# Transcriptome diversity is a systematic source of bias in RNA-sequencing data

**DOI:** 10.1101/2021.04.27.441712

**Authors:** Pablo E. García-Nieto, Ban Wang, Hunter B. Fraser

**Affiliations:** Department of Biology, Stanford University, Stanford, CA

## Abstract

**Background:** RNA sequencing has been widely used as an essential tool to probe gene expression. While standard practices have been established to analyze RNA-seq data, it is still challenging to detect and remove artifactual signals. Several factors such as sex, age, and sequencing technology have been found to bias these estimates. Probabilistic estimation of expression residuals (PEER) has been used to account for some systematic effects, but it has remained challenging to interpret these PEER factors.

**Results:** Here we show that transcriptome diversity – a simple metric based on Shannon entropy – explains a large portion of variability in gene expression, and is a major factor detected by PEER. We then show that transcriptome diversity has significant associations with multiple technical and biological variables across diverse organisms and datasets. This prevalent confounding factor provides a simple explanation for a major source of systematic biases in gene expression estimates.

**Conclusions:** Our results show that transcriptome diversity is a metric that captures a systematic bias in RNA-seq and is the strongest known factor encoded in PEER covariates.
