## Additional file 2. Table S1 for "Transcriptome diversity is a systematic source of bias in RNA-sequencing data"

dataset	tpm	tmm
gtex_Adipose_Subcutaneous	0.13334127603424728	0.028822824829427385
gtex_Adipose_Visceral_Omentum	0.23024980615418167	0.04066030616125121
gtex_Adrenal_Gland	0.23341593332916577	0.054721085375828545
gtex_Artery_Aorta	0.08002909164844343	0.0402660394178218
gtex_Artery_Coronary	0.13053555206539774	0.03614514110434927
gtex_Artery_Tibial	0.04833075846410903	0.012584447260690261
gtex_Bladder	0.13316846390752549	0.07219722842830649
gtex_Brain_Amygdala	0.5168103183177751	0.08800330318523637
gtex_Brain_Anterior_cingulate_cortex_BA24	0.5193977088252774	0.15215532682406366
gtex_Brain_Caudate_basal_ganglia	0.5516799004541303	0.14259963398129208
gtex_Brain_Cerebellar_Hemisphere	0.4136221522856948	0.0752761863611132
gtex_Brain_Cerebellum	0.3561663214346819	0.0594816561696723
gtex_Brain_Cortex	0.4351875631969913	0.10027504609058166
gtex_Brain_Frontal_Cortex_BA9	0.47408669032136846	0.11869375420011337
gtex_Brain_Hippocampus	0.536286454495701	0.0627905318655069
gtex_Brain_Hypothalamus	0.5428701609856105	0.0817477124181143
gtex_Brain_Nucleus_accumbens_basal_ganglia	0.5740158766807808	0.1398313389786274
gtex_Brain_Putamen_basal_ganglia	0.6200475693752774	0.1550781492700411
gtex_Brain_Spinal_cord_cervical_c1	0.5126346799383255	0.04950998581509607
gtex_Brain_Substantia_nigra	0.5183184574528189	0.07997469161121526
gtex_Breast_Mammary_Tissue	0.2528214788971469	0.09537251146724368
gtex_Cells_Cultured_fibroblasts	0.08394912159181468	0.06600315894643173
gtex_Cells_EBVtransformed_lymphocytes	0.08586109010100225	0.03712804889732787
gtex_Cervix_Ectocervix	0.3561986526246579	0.30406342071161724
gtex_Cervix_Endocervix	0.10260208310358995	0.07725144474691215
gtex_Colon_Sigmoid	0.16033396333800232	0.01905345646610442
gtex_Colon_Transverse	0.3065558342796889	0.1528519022661128
gtex_Esophagus_Gastroesophageal_Junction	0.212787768321455	0.027057550538233322
gtex_Esophagus_Mucosa	0.19899758254208272	0.04435222640287888
gtex_Esophagus_Muscularis	0.1907933220781754	0.025590139193389046
gtex_Fallopian_Tube	0.11541402634131233	0.11906228752794024
gtex_Heart_Atrial_Appendage	0.3416191999536292	0.02079224120523248
gtex_Heart_Left_Ventricle	0.547403498402361	0.11024189223858312
gtex_Kidney_Cortex	0.5099788483607879	0.052436480647461904
gtex_Kidney_Medulla	0.5318269754195324	0.30317094833246205
gtex_Liver	0.2782185623528249	0.10171935701429957
gtex_Lung	0.098229052412169	0.028514706581232424
gtex_Minor_Salivary_Gland	0.2762123514542706	0.10612461152939859
gtex_Muscle_Skeletal	0.25012666278990364	0.046040614847875354
gtex_Nerve_Tibial	0.09112909453491677	0.022465343151745403
gtex_Ovary	0.10238995510863447	0.04341959518178227
gtex_Pancreas	0.47079713996831263	0.05639409015504766
gtex_Pituitary	0.156665068478913	0.04040872100565009
gtex_Prostate	0.18227722122254894	0.031116755535904154
gtex_Skin_Not_Sun_Exposed_Suprapubic	0.13878593018805363	0.044034065968227745
gtex_Skin_Sun_Exposed_Lower_leg	0.11284390280178436	0.033777764231718264
gtex_Small_Intestine_Terminal_Ileum	0.3195711581446966	0.10604867967954562
gtex_Spleen	0.2627481454068155	0.04349054268903813
gtex_Stomach	0.34684125397182464	0.10827309302833829
gtex_Testis	0.12927764785227214	0.10119543654684945
gtex_Thyroid	0.1497820552832788	0.031305373697477344
gtex_Uterus	0.08560361964074818	0.038098837795375894
gtex_Vagina	0.24793484988524947	0.14169236213525216
gtex_Whole_Blood	0.4070568497472797	0.05498436796578054
lin	0.26000701295278816	0.04495785197186957
