## Additional file 3. Table S2 for "Transcriptome diversity is a systematic source of bias in RNA-sequencing data"

type	dataset	intact	PC1	PC2	PC3	PC4	PC5	pcr	platform	sex	transcriptome_diversity	intact_minus_transcriptome_diversity
tmm	gtex_Adipose_Subcutaneous	0.804090668178703	0.802389242323377	0.802012018959956	0.803525068187172	0.801651799609028	0.802507027547575	0.801848781780054	0.801098451020125	0.795106933504582	0.769951761586374	0.03413890659232899
tpm	gtex_Adipose_Subcutaneous	0.77199281226782	0.769959814563402	0.7694498940786	0.771328967866862	0.768911793772719	0.770560909993884	0.769941970983134	0.767985955051607	0.764331629855712	0.647994127297808	0.12399868497001199
tmm	gtex_Adipose_Visceral_Omentum	0.8257289636814356	0.8227024653628641	0.8239130531598124	0.823633605773095	0.8237278461625299	0.8240444068227399	0.823258290488367	0.8236307338135525	0.8203401433044895	0.7801573630496921	0.04557160063174348
tpm	gtex_Adipose_Visceral_Omentum	0.786414701847092	0.783785211778469	0.784188829472988	0.784598709867979	0.784108392234421	0.784934269561722	0.784451758800489	0.785045535033732	0.778961060531508	0.588288858429948	0.1981258434171439
tmm	gtex_Adrenal_Gland	0.7358174744173971	0.727665072682312	0.7328169231442601	0.733094335321939	0.7314358265667296	0.7315779262731801	0.7286908007429316	0.725544130684558	0.731363466989494	0.6844683619263014	0.05134911249109564
tpm	gtex_Adrenal_Gland	0.676365861605839	0.669931612543942	0.672862339192845	0.674342258116088	0.672729656616819	0.670935525506794	0.670735952916085	0.66476170423919	0.672043719054378	0.507349688503351	0.16901617310248795
tmm	gtex_Artery_Aorta	0.8271930258290625	0.82486485167207	0.825327578984931	0.825502599877983	0.823495231688381	0.82474783942485	0.8240829888586021	0.817999914943959	0.82143272680151	0.7762468796736051	0.05094614615545745
tpm	gtex_Artery_Aorta	0.801767409008078	0.7991752295593305	0.799921493332364	0.8000096345962975	0.796857519570533	0.799146095691674	0.7970073498938846	0.794001954652352	0.7964635174342716	0.713014875776808	0.08875253323126997
tmm	gtex_Artery_Coronary	0.786299451140275	0.781648625821268	0.782799263544008	0.7828427234826895	0.7807970491734355	0.7777324947497695	0.7827836270764035	0.7776390461075745	0.7808470574299905	0.7482026532117595	0.0380967979285155
tpm	gtex_Artery_Coronary	0.752085162086597	0.749075653274901	0.747578675353187	0.750256967458481	0.744050484766742	0.737666896067593	0.746131400178722	0.745671108627277	0.747254736267885	0.625436210498495	0.12664895158810208
tmm	gtex_Artery_Tibial	0.8292183661776045	0.826718542283956	0.8266608941534495	0.827847320793038	0.8277213326073195	0.8264362472311095	0.8268958629650716	0.8180827875470444	0.8239883030116091	0.814841883853383	0.014376482324221507
tpm	gtex_Artery_Tibial	0.8023360150009156	0.7992205580098739	0.8003350345397351	0.801076908780196	0.799919495636611	0.800443373316621	0.8003479226701731	0.7924507979225575	0.7984620416189965	0.7571264735035805	0.045209541497335026
tmm	gtex_Brain_Amygdala	0.7282520352778505	0.7242608620282065	0.7259937025509635	0.7250266205430855	0.7224720574148256	0.72383410216684	0.7256164037002966	0.715370736237395	0.7196463741328161	0.652199442875066	0.0760525924027845
tpm	gtex_Brain_Amygdala	0.7754288799140769	0.766621925466754	0.770166427088238	0.7727485347841195	0.7709869857769656	0.7724078286973595	0.7732328126555466	0.7685516663554035	0.761995218587917	0.31091384128896604	0.4645150386251109
tmm	gtex_Brain_Anterior_cingulate_cortex_BA24	0.756200546707121	0.7519078040688449	0.749386061765487	0.7534279248596445	0.7512253036457059	0.752632635928797	0.754115998456644	0.734953293652693	0.750528294577838	0.6045237719755996	0.1516767747315214
tpm	gtex_Brain_Anterior_cingulate_cortex_BA24	0.799791222265158	0.789884061636133	0.799375310424645	0.788662773900735	0.796481404609523	0.798551341692872	0.794265871933718	0.781352859149305	0.797097572270507	0.288693958918715	0.511097263346443
tmm	gtex_Brain_Caudate_basal_ganglia	0.8174763330635125	0.814033576548008	0.807635813374961	0.8157805135530025	0.8155340804287775	0.8153204853279634	0.8128401562822415	0.8082754672358545	0.8123377779981424	0.6613721916138625	0.15610414144965
tpm	gtex_Brain_Caudate_basal_ganglia	0.854112585593307	0.85305133789105	0.846370056278408	0.853047963802497	0.850693498798714	0.850625806036545	0.852723437378188	0.850100894228064	0.849647440753292	0.300642525759635	0.553470059833672
tmm	gtex_Brain_Cerebellar_Hemisphere	0.7953140829611001	0.7921636358388	0.789395388852268	0.792473891812687	0.7919418122616485	0.7908624856686455	0.7882896010657935	0.786384558510371	0.7837393263736061	0.7006465757329735	0.09466750722812656
tpm	gtex_Brain_Cerebellar_Hemisphere	0.8107905165640275	0.804875873948065	0.8020265269036385	0.8092824450691125	0.809147158854264	0.8070834251341614	0.8086675024919194	0.8052465178992385	0.7931578918859115	0.38278330857231946	0.428007207991708
tmm	gtex_Brain_Cerebellum	0.744505875041819	0.740998042105343	0.735759915593032	0.741491976251139	0.741760716981495	0.737822630545821	0.736459935913047	0.736415963657839	0.731122131412968	0.675175851004162	0.06933002403765698
tpm	gtex_Brain_Cerebellum	0.746930857801797	0.744483150935806	0.738323525134818	0.744258831599932	0.743487976781742	0.745259627814414	0.741282787417094	0.742702667661516	0.738820895226999	0.379603549794514	0.367327308007283
tmm	gtex_Brain_Cortex	0.797317343516332	0.790746975751355	0.7878504956879739	0.7939085967117134	0.795058324835512	0.795185483643275	0.7891561385724846	0.788680046589096	0.78986045316038	0.684357407622196	0.112959935894136
tpm	gtex_Brain_Cortex	0.783838097919966	0.779344578244499	0.779950763886515	0.782094486955121	0.784300709473357	0.782837092434194	0.779019012092463	0.776538510372435	0.777700653969938	0.355473626750681	0.42836447116928494
tmm	gtex_Brain_Frontal_Cortex_BA9	0.8269231433236646	0.8221378901526255	0.8225646980327105	0.8249198911640314	0.822430569343048	0.825406726412294	0.8233322534333075	0.8153953402823135	0.8158641569579345	0.6922049538038955	0.1347181895197691
tpm	gtex_Brain_Frontal_Cortex_BA9	0.836747919016153	0.834971501416384	0.8331196028112975	0.8364464027396115	0.834070449951829	0.8344787276635994	0.8333561363548689	0.832270116964448	0.830883830513598	0.3451639055031195	0.4915840135130335
tmm	gtex_Brain_Hippocampus	0.835234652047089	0.830870747297676	0.830222813023676	0.832693711016627	0.832036348455072	0.829923693802333	0.830569169960322	0.829651795324391	0.82881315508674	0.777621518048606	0.057613133998483
tpm	gtex_Brain_Hippocampus	0.857486361884774	0.849136833076769	0.855084361281025	0.853799199615614	0.855731808933947	0.854892331536833	0.855285461030291	0.856524787779087	0.853392699103474	0.345998876061484	0.5114874858232901
tmm	gtex_Brain_Hypothalamus	0.813460915957279	0.811779737412044	0.808296370392825	0.810387567598077	0.806206120732699	0.809955216274386	0.811657649314517	0.801693319727599	0.80621766367357806	0.724450182217599	0.08901073373967994
tpm	gtex_Brain_Hypothalamus	0.850026951701489	0.849953892835693	0.847092716211107	0.848203216726762	0.846116567960017	0.84960218800166	0.84710051170989	0.844615437156501	0.847397775655503	0.312549768014464	0.537477183687025
tmm	gtex_Brain_Nucleus_accumbens_basal_ganglia	0.8186934451946345	0.8160567305868724	0.8113718714481715	0.815649210652553	0.817468183577402	0.8156441909253245	0.814087511763106	0.8073818803012665	0.8103422125340015	0.6652812694312	0.15341217576343447
tpm	gtex_Brain_Nucleus_accumbens_basal_ganglia	0.8570662478500815	0.8557193536094501	0.842987198834702	0.8551642184991205	0.855298876466159	0.8542021623962961	0.8545013097144329	0.8446952387429134	0.8551850869946109	0.2807704260169045	0.576295821833177
tmm	gtex_Brain_Putamen_basal_ganglia	0.81517291700095	0.8094157223286584	0.8079265055113536	0.8116053218326891	0.812957291715865	0.808590895284304	0.808902630523282	0.8100789458329389	0.8057415682134095	0.6252056077436955	0.18996730925725447
tpm	gtex_Brain_Putamen_basal_ganglia	0.866387691793453	0.866020816245914	0.861897321449262	0.866280820795326	0.862954990203504	0.849796968772896	0.864561400270977	0.864209082730301	0.865199683343015	0.221370884323796	0.645016807469657
tmm	gtex_Brain_Spinal_cord_cervical_c1	0.7192398038924486	0.7128961716356319	0.7103059798738245	0.71625351859162	0.713799830841136	0.712410059947021	0.706731073981683	0.707663009083566	0.7141820004949544	0.671273754488645	0.04796604940380356
tpm	gtex_Brain_Spinal_cord_cervical_c1	0.7296182411548391	0.7239356580101305	0.7232138058744485	0.725598050439875	0.724731512822795	0.7048728258803595	0.7228847097551065	0.7139702316878456	0.7217284636827854	0.2803193894929485	0.4492988516618906
tmm	gtex_Brain_Substantia_nigra	0.7431732919779506	0.7377868543180826	0.73767907429586	0.731701031106945	0.738455523104082	0.735477615022727	0.736863526838405	0.723812513673622	0.7380144797204485	0.6618934107202186	0.081279881257732
tpm	gtex_Brain_Substantia_nigra	0.799863259516161	0.797613620904997	0.797433702167938	0.780683067220174	0.797455451432374	0.789130908342852	0.795195404855359	0.787178065383751	0.796920054111767	0.301093961085046	0.498769298431115
tmm	gtex_Breast_Mammary_Tissue	0.837821713430294	0.834113883525035	0.8356222250319669	0.8368055051873879	0.834603019969508	0.835369726337515	0.8338937198015994	0.8346588324058655	0.788789928483277	0.7161974950789189	0.12162421835137505
tpm	gtex_Breast_Mammary_Tissue	0.819409975888733	0.8133152092097	0.816938049777829	0.818549738791853	0.814941928508392	0.816798350160543	0.81630919587064	0.817363736418935	0.773427324668517	0.536966320856816	0.28244365503191704
tmm	gtex_Cells_Cultured_fibroblasts	0.8678534498115765	0.8642273229394719	0.865317291483767	0.866773810475566	0.8665322168773215	0.8661823260139945	0.866935363771735	0.8532097913198065	0.863150726456061	0.8020347702997865	0.06581867951178999
tpm	gtex_Cells_Cultured_fibroblasts	0.853126818137308	0.850069071894372	0.8509244222682005	0.8522467013445055	0.851891280940418	0.851735443002973	0.852458951023711	0.8403139145642771	0.8483892388290775	0.7682693023816141	0.08485751575569389
tmm	gtex_Cells_EBVtransformed_lymphocytes	0.634854348658839	0.626275420551039	0.627982549665784	0.631326271523119	0.631305143323666	0.630289279939451	0.624662571018899	0.618982178054181	0.629144253895859	0.589450353274914	0.04540399538392503
tpm	gtex_Cells_EBVtransformed_lymphocytes	0.603545915980337	0.597193251921606	0.598264028751106	0.599942750696858	0.599650983686669	0.597737499379496	0.594701856322381	0.586444512917017	0.597100593927162	0.516692019504984	0.08685389647535302
tmm	gtex_Colon_Sigmoid	0.808803337263507	0.805880966680096	0.8073258742327	0.805255244562155	0.807241140735385	0.805755854504047	0.804520448698039	0.805596965885241	0.805020289305845	0.776367791485911	0.032435545777596
tpm	gtex_Colon_Sigmoid	0.761176708557008	0.7593667424501345	0.759942391616523	0.758605178805992	0.7597445035025615	0.7595629694860895	0.7573456855828565	0.7586860184539606	0.7591968083378284	0.6267287700239046	0.13444793853310344
tmm	gtex_Colon_Transverse	0.869138481509364	0.865126371913921	0.86675640756339	0.865104648837792	0.865967773766511	0.866918751892124	0.865235689833424	0.864584976945472	0.866776457400983	0.655692964470845	0.213445517038519
tpm	gtex_Colon_Transverse	0.843004307957872	0.839718917509603	0.840745804005182	0.839387399334953	0.839281882014057	0.840407817702741	0.837735300257048	0.839188691622438	0.841180327441725	0.509276386937848	0.3337279210200239
tmm	gtex_Esophagus_Gastroesophageal_Junction	0.811264795614022	0.808324434498961	0.808330307167085	0.808207431948446	0.808909379288629	0.809219314682068	0.808586502767753	0.806323231651334	0.801978490656795	0.788429329464503	0.022835466149519035
tpm	gtex_Esophagus_Gastroesophageal_Junction	0.78130192979454	0.77883062346313	0.774960028135264	0.774259291274756	0.775891357690204	0.779229724090731	0.779616495638592	0.775992997654892	0.77517649283877	0.590720207292976	0.19058172250156402
tmm	gtex_Esophagus_Mucosa	0.829492002135731	0.824166766503006	0.827230688122262	0.827974782795088	0.824351376389727	0.827364334055218	0.825845436968899	0.826143615077693	0.826706387215794	0.780637841659151	0.04885416047658009
tpm	gtex_Esophagus_Mucosa	0.828034890861897	0.823687799485961	0.824435577319696	0.82681334920412	0.82205289530276	0.825744519045178	0.822824757405272	0.82530865235778	0.825721483751573	0.619739818832262	0.20829507202963493
tmm	gtex_Esophagus_Muscularis	0.827751740255048	0.824167528776011	0.8247547835261011	0.825499967947663	0.8251084471698675	0.8261165979316181	0.823219620951704	0.8234063182025845	0.820028085465729	0.8005368332591655	0.027214906995882582
tpm	gtex_Esophagus_Muscularis	0.797616618708618	0.79499543205201	0.793875186097198	0.795167518995465	0.794621925455486	0.7965566066314	0.794949904069654	0.793575969868099	0.789439715580276	0.608327097734037	0.18928952097458096
tmm	gtex_Heart_Atrial_Appendage	0.8281768767934334	0.8253543649488815	0.8245827785733755	0.825636313574402	0.8213700882467685	0.8240615833334175	0.826837428535542	0.825039770063017	0.82266657971061	0.8090983284508895	0.019078548342543966
tpm	gtex_Heart_Atrial_Appendage	0.766760757508618	0.766177514686457	0.76393333884836	0.763734884047525	0.762219087401582	0.764972044894287	0.767220515216112	0.764414248668531	0.764081372914625	0.514057479222223	0.25270327828639505
tmm	gtex_Heart_Left_Ventricle	0.8363293821313256	0.8323490606660415	0.8338498648345669	0.833626215957086	0.8318930461214245	0.8314012354013245	0.8320792015513425	0.8303797864856846	0.829386263593147	0.6960048648042325	0.14032451732709306
tpm	gtex_Heart_Left_Ventricle	0.845192752303109	0.83919951885334	0.842481361645502	0.836915530455446	0.842783357253714	0.840945749002397	0.843928748921037	0.842318316259248	0.836620805235059	0.326956014092023	0.518236738211086
tmm	gtex_Kidney_Cortex	0.740665747794797	0.733217839637841	0.723982360927873	0.736596777311061	0.717001380663004	0.723830290877792	0.733306997307849	0.720349262504499	0.727244324336816	0.685422684113908	0.05524306368088894
tpm	gtex_Kidney_Cortex	0.75756856455113	0.755423040023285	0.75900227025796	0.756817533860294	0.732368746665104	0.733709417295051	0.756054411703222	0.747960596515446	0.745534912413829	0.304150693454948	0.453417871096182
tmm	gtex_Liver	0.762449400332396	0.760480816842444	0.758581742448242	0.7575883195364075	0.760384219403751	0.7586562576294095	0.7601598114303965	0.7570885924138244	0.755038880020305	0.6562346862010104	0.10621471413138561
tpm	gtex_Liver	0.7352643143191375	0.7323986080491485	0.7328438662878825	0.733046338666285	0.7324490766764525	0.7330170593332025	0.7320644081145571	0.7237120641766684	0.713456162428759	0.492330185845357	0.24293412847378054
tmm	gtex_Lung	0.834935980409819	0.831607403944272	0.833009102159776	0.833132505823511	0.832455093825297	0.833750120845211	0.832052617357332	0.829832590287093	0.831987585531271	0.799119745766207	0.035816234643611944
tpm	gtex_Lung	0.809686586042637	0.8059771136228671	0.808002069534071	0.807927596030809	0.807707855322643	0.8088196464448515	0.8070512661064659	0.805010082652134	0.8072743992230735	0.7079347897258406	0.10175179631679643
tmm	gtex_Minor_Salivary_Gland	0.7070499907039205	0.7021427133351955	0.7045961970939175	0.704215712630019	0.7036950833399205	0.7038294963407915	0.695940053213269	0.7023856996010369	0.6887142039217745	0.6076480797416339	0.09940191096228657
tpm	gtex_Minor_Salivary_Gland	0.7302226420399075	0.7261102518929905	0.728570787206841	0.7276650551998355	0.7276729935773449	0.726740098715681	0.714284583699113	0.725546639745563	0.7166378284151655	0.44782540697571604	0.28239723506419145
tmm	gtex_Muscle_Skeletal	0.7976139250649765	0.7955926898116815	0.7963282321568845	0.7950892125561675	0.79632891451538	0.796787465477364	0.7943011863509164	0.7940080547497086	0.7917983329064551	0.7467489105130636	0.050865014551912946
tpm	gtex_Muscle_Skeletal	0.797392674744021	0.795832890497564	0.796347565876632	0.793520380820533	0.795437306648623	0.796791767543198	0.79329554231354	0.793668331694327	0.790046670718763	0.558074189661739	0.23931848508228193
tmm	gtex_Nerve_Tibial	0.81541456404853	0.812160252244058	0.813453426973971	0.813659218258032	0.814050153186984	0.812671160199953	0.812419582900253	0.809190569444968	0.812159736921579	0.788240071488847	0.02717449255968296
tpm	gtex_Nerve_Tibial	0.776656112874641	0.772396155666315	0.774239620612616	0.775141112340789	0.775609197363465	0.774537407075742	0.773113494551973	0.771332361288532	0.77386118914423	0.678395708223208	0.09826040465143293
tmm	gtex_Ovary	0.7901260418282815	0.787860271172653	0.782772908121003	0.7889369748667154	0.784719154938083	0.777350651606611	0.7861476645440431	0.7834331099260905	0.7901260418282815	0.7453334540609544	0.044792587767327086
tpm	gtex_Ovary	0.765260544069842	0.763516499274401	0.757588660135925	0.764359153429307	0.760140324337921	0.754780504656979	0.762190586849177	0.758775861691828	0.765260544069842	0.660658234340768	0.10460230972907403
tmm	gtex_Pancreas	0.7594466993099765	0.7558153753359249	0.7565621010259485	0.757041598029822	0.757466684243183	0.755490085400147	0.7548617677513205	0.7522689198781956	0.7541410343475294	0.695360305867473	0.06408639344250355
tpm	gtex_Pancreas	0.841913169063562	0.8403425366444399	0.839997720545998	0.838072634300604	0.840022729900054	0.83961982185416	0.8385069286574776	0.8361071446394175	0.8364686558528556	0.34011349293666904	0.5017996761268929
tmm	gtex_Pituitary	0.744978200197947	0.741631645355032	0.743590642644098	0.742104777808848	0.74171453181429	0.741208357998132	0.741415671610162	0.739818729393642	0.731702682669067	0.690016628464996	0.05496157173295102
tpm	gtex_Pituitary	0.705419309979277	0.702423385539726	0.703826386614544	0.701912830979502	0.702862408409783	0.703161803225048	0.703739542293684	0.702238899737766	0.695377417601637	0.560000519387355	0.1454187905919221
tmm	gtex_Prostate	0.77996102455664	0.774018433166851	0.7786733716638115	0.7766715910347199	0.777685578729019	0.7782372238784454	0.7756001038467379	0.771879918358553	0.77996102455664	0.748881477047422	0.03107954750921793
tpm	gtex_Prostate	0.7023282402477691	0.69554662926375	0.6997049385813975	0.6988854449847985	0.7011834193035995	0.7009649859005425	0.6983259975595955	0.697912673733768	0.7023282402477691	0.5884573168286105	0.11387092341915861
tmm	gtex_Skin_Not_Sun_Exposed_Suprapubic	0.832354723746782	0.819199644575324	0.829869904162454	0.828536151683918	0.830581447636807	0.830815719562156	0.828714356999327	0.830373115447461	0.822679934737149	0.776328264145697	0.05602645960108499
tpm	gtex_Skin_Not_Sun_Exposed_Suprapubic	0.812397495784109	0.799706572786841	0.810227563334648	0.807893467334455	0.810465967618343	0.810641011496517	0.809021037915337	0.810819364469632	0.802901544123733	0.663735998155222	0.14866149762888703
tmm	gtex_Skin_Sun_Exposed_Lower_leg	0.8221339669418365	0.81473529489131	0.8193917222228639	0.819862827653524	0.8209201538246885	0.8207695612374465	0.8181954708625006	0.8162374517501	0.815417473377154	0.782583811451564	0.03955015549027252
tpm	gtex_Skin_Sun_Exposed_Lower_leg	0.800587516311301	0.7931729029358685	0.797836319346364	0.7985972855039395	0.7994783498597705	0.7995018676953185	0.7976463794238464	0.7950391985835975	0.794446220294061	0.686222653817982	0.11436486249331901
tmm	gtex_Small_Intestine_Terminal_Ileum	0.841152086600427	0.836202623158935	0.834334195326329	0.836797350247844	0.838459044512393	0.837773187129497	0.816629437229894	0.836936153296998	0.8351092533879	0.721348515012128	0.11980357158829891
tpm	gtex_Small_Intestine_Terminal_Ileum	0.8272575818038075	0.8237591915289031	0.8258797703893305	0.8243937792725515	0.8242934763179585	0.8248326052773245	0.7915048029423005	0.8223094083168135	0.8225066203595011	0.5497011678922685	0.27755641391153896
tmm	gtex_Spleen	0.763996240886514	0.7575723136447035	0.760287530415084	0.758117225254603	0.757865358186121	0.7574117701153155	0.752253758806473	0.7524026289304491	0.7555826227678445	0.7027813348439895	0.06121490604252444
tpm	gtex_Spleen	0.7875494019615434	0.7837769547894604	0.7850672526652676	0.7834049140028435	0.782820870832453	0.7804812627338049	0.7756202381129195	0.777143068258457	0.7798663985686585	0.47622423977712447	0.31132516218441897
tmm	gtex_Stomach	0.8193299934950975	0.8156891583683425	0.817812180584086	0.8175374579895676	0.8175877851897906	0.815898526680346	0.8128661155938885	0.8156364424085556	0.8166992483301865	0.6549505061202401	0.1643794873748574
tpm	gtex_Stomach	0.8040209246861945	0.8012973479724834	0.7984813155012724	0.8020618076137971	0.802818248269124	0.800982752910827	0.7928137069433006	0.802223521616152	0.803016080464238	0.45018691095409946	0.353834013732095
tmm	gtex_Testis	0.815248005444474	0.81237078328171	0.8107126849585966	0.8128794562865215	0.813152269811279	0.8118107774580575	0.8111180812395975	0.8102879176530919	0.815248005444474	0.6873303527448544	0.12791765269961952
tpm	gtex_Testis	0.76545913806997	0.7631789029931859	0.7616345249240071	0.7634682355202544	0.76308657163164	0.7629330545684585	0.762066727566882	0.761714826087563	0.76545913806997	0.5894454849318005	0.17601365313816952
tmm	gtex_Thyroid	0.799921116962221	0.796769720013273	0.798190173544131	0.797074660517945	0.798005595355605	0.798835647080133	0.797200355970591	0.796174109806603	0.791624970385167	0.76616606567328	0.03375505128894096
tpm	gtex_Thyroid	0.767211922871303	0.764047077959995	0.765027017384674	0.765001910206416	0.765725106286366	0.766377385079586	0.765479527679297	0.764121590038104	0.758217215804082	0.621146476759132	0.14606544611217098
tmm	gtex_Uterus	0.681683039265211	0.6709182876777584	0.6780136647355179	0.676106342810455	0.6747095899518495	0.6755360380516005	0.673370275983523	0.669906755292971	0.681683039265211	0.641921647321702	0.03976139194350903
tpm	gtex_Uterus	0.6513880381941091	0.6429305659642635	0.6478335136421589	0.6461032098201275	0.6441667546652194	0.6459510566989759	0.6433690211807085	0.64160930646738	0.6513880381941091	0.572537742557082	0.07885029563702706
tmm	gtex_Vagina	0.7161191646265155	0.7131674493270641	0.7074462274879245	0.7103456248995661	0.711437122614634	0.70245142197771	0.7123448216768705	0.711366901741474	0.7161191646265155	0.555880927809831	0.16023823681668448
tpm	gtex_Vagina	0.7072212973653524	0.704848899590397	0.697953055502561	0.703339315816969	0.7016742386143335	0.6936815321225405	0.702557494017975	0.704594828134041	0.7072212973653524	0.45000093355041904	0.2572203638149334
tmm	gtex_Whole_Blood	0.853745662793683	0.849114684041296	0.851119266001386	0.852485033614253	0.850714104370539	0.851237278799355	0.84926671067196	0.849968257291748	0.848854147881749	0.795016765945015	0.058728896848668
tpm	gtex_Whole_Blood	0.9034384079469504	0.898030082365043	0.90149213544838	0.901524424552762	0.900541949526126	0.9015181643192235	0.8997417310257235	0.9020068863854029	0.897201983259934	0.4498013817311105	0.4536370262158399
