## Additional file 6 for "Transcriptome diversity is a systematic source of bias in RNA-sequencing data": arora_gtex_mskcc_TPM_bladder.txt

sample_id	transcriptome_diversity
GTEX-S32W-1126-SM-4AD5V	0.795755815453242
GTEX-S3XE-1226-SM-4AD4L	0.815804939540042
GTEX-S4Q7-0926-SM-4AD5D	0.81767127727915
GTEX-S4UY-0926-SM-4AD6O	0.821042371848897
GTEX-SE5C-1026-SM-4BRUG	0.778191632093027
GTEX-SNMC-0826-SM-4DM66	0.83247639188057
GTEX-SNOS-0526-SM-4DM54	0.82914391760387
GTEX-U3ZM-0826-SM-4DXU6	0.786923899410623
GTEX-U4B1-1226-SM-4DXT7	0.804684998607547
