## Additional file 6 for "Transcriptome diversity is a systematic source of bias in RNA-sequencing data": arora_gtex_mskcc_TPM_breast.txt

sample_id	transcriptome_diversity
GTEX-1117F-2826-SM-5GZXL	0.78154836102563
GTEX-11EM3-1326-SM-5N9C6	0.775365709057877
GTEX-11I78-2226-SM-5PNYA	0.809870491800824
GTEX-11P81-1926-SM-5BC53	0.814455657300482
GTEX-1211K-1926-SM-5EQLB	0.798537031002662
GTEX-1269C-2426-SM-5FQSN	0.821774684107086
GTEX-12WSB-0626-SM-59HJO	0.803452620551453
GTEX-12WSK-2226-SM-5GCO5	0.790750152108625
GTEX-12ZZX-1126-SM-5EGKB	0.797150776140264
GTEX-13113-1726-SM-5GCOO	0.795042104638404
GTEX-1313W-0826-SM-5EQ4T	0.801023537991883
GTEX-131XW-0726-SM-5EGK3	0.781291504651772
GTEX-131YS-0626-SM-5EGKL	0.792005061586563
GTEX-132AR-0826-SM-5EGK6	0.79077863062989
GTEX-133LE-1726-SM-5K7VQ	0.787495164629752
GTEX-1399U-1826-SM-5PNZ1	0.78427999369396
GTEX-13CF3-2126-SM-5IFJP	0.799497032896828
GTEX-13D11-1026-SM-5IJFB	0.780560507485766
GTEX-13FTX-1126-SM-5N9EN	0.797839829486539
GTEX-13FTY-2226-SM-5J1ND	0.826021027901015
GTEX-13N11-1726-SM-5J1OJ	0.815584052804041
GTEX-13O3O-0826-SM-5K7WE	0.78258182122345
GTEX-13PL6-2926-SM-5L3I2	0.789749070354559
GTEX-13QIC-2326-SM-5LU5N	0.809970870346121
GTEX-13W3W-1226-SM-5LU4H	0.810813307618965
GTEX-145ME-1526-SM-5Q5F2	0.796715441639142
GTEX-146FH-0826-SM-5SI8T	0.81583553604335
GTEX-14AS3-1626-SM-5S2OY	0.711831488264279
GTEX-Q2AG-0326-SM-48U1O	0.825705743652365
GTEX-QDT8-0626-SM-48TYW	0.802623585212222
GTEX-QVJO-1826-SM-447C9	0.806173109136982
GTEX-R53T-1526-SM-48FEK	0.825307001721348
GTEX-RU72-0626-SM-46MUI	0.812071906302047
GTEX-S32W-2026-SM-4AD6E	0.805972168092003
GTEX-S341-1526-SM-4AD6K	0.818443048844882
GTEX-S4UY-0726-SM-4AD6X	0.801395717633264
GTEX-SE5C-2126-SM-4BRUJ	0.800755348198988
GTEX-T5JW-2026-SM-4DM63	0.826302648768082
GTEX-T6MO-0326-SM-32QOK	0.799631600486475
GTEX-TML8-1226-SM-32QON	0.818977725755741
GTEX-U3ZN-1926-SM-4DXSG	0.816013342127271
GTEX-UJHI-1426-SM-3DB9C	0.807790247285762
GTEX-VJWN-0726-SM-3GIJ8	0.799132495650123
GTEX-WI4N-1426-SM-3LK7H	0.805426127080198
GTEX-WRHU-0326-SM-3MJFY	0.826764059008042
GTEX-WXYG-2226-SM-4E3IM	0.814555074081921
GTEX-WYBS-0926-SM-3NM94	0.823073106331077
GTEX-WYVS-1726-SM-3NMAY	0.817650235000854
GTEX-X15G-1626-SM-3NMB3	0.809913587440727
GTEX-X4EP-2926-SM-3P5YQ	0.806429803043901
GTEX-XMD2-0926-SM-4WWEF	0.786231007541751
GTEX-XUJ4-1926-SM-4BOOV	0.794999715617208
GTEX-XUW1-2326-SM-4BOO5	0.814928428786947
GTEX-XUZC-1626-SM-4BRVP	0.818595322231588
GTEX-XV7Q-2326-SM-4BRVZ	0.807616920509026
GTEX-Y114-2026-SM-4TT7L	0.805277614977627
GTEX-Y3IK-2326-SM-4WWDT	0.807696871386725
GTEX-Y5LM-1726-SM-4VDSX	0.784793922609709
GTEX-Y5V5-2126-SM-4WWFO	0.807191322887294
GTEX-Y8LW-1626-SM-5IFHX	0.807476698822234
GTEX-YB5K-1626-SM-5IFIN	0.801948768872781
GTEX-YFC4-1426-SM-5IFJG	0.82034004005198
GTEX-YJ8O-2226-SM-5IFHW	0.822846691612946
GTEX-ZAJG-0626-SM-5HL8X	0.774960480210685
GTEX-ZC5H-2626-SM-5J2MG	0.798317834430872
GTEX-ZF29-1926-SM-5S2P1	0.820565176459869
GTEX-ZF2S-2026-SM-5E461	0.827588178926955
GTEX-ZF3C-2326-SM-5S2MZ	0.810861732660689
GTEX-ZLV1-1426-SM-4WWES	0.806787698217488
GTEX-ZPIC-1126-SM-5BC7F	0.79952943780848
GTEX-ZQG8-0726-SM-5P9H9	0.791041177765537
GTEX-ZV6S-1826-SM-5NQ8D	0.80054467783142
GTEX-ZVT2-1826-SM-5NQ8W	0.744352806463299
GTEX-ZVT4-1026-SM-57WC4	0.798464566081403
GTEX-ZVZQ-0826-SM-51MRF	0.804655478065984
GTEX-ZXES-0826-SM-5E43C	0.800653955833001
GTEX-ZYWO-2326-SM-5GZY4	0.785146275270242
