## Additional file 6 for "Transcriptome diversity is a systematic source of bias in RNA-sequencing data": arora_gtex_mskcc_TPM_cervix.txt

sample_id	transcriptome_diversity
GTEX-S32W-1526-SM-4AD6Z	0.792781061224785
GTEX-S341-1126-SM-4AD6T	0.804604691582575
GTEX-S4UY-1426-SM-4AD6Y	0.80998732819335
GTEX-TSE9-2826-SM-4DXTF	0.761034617937985
GTEX-S32W-1626-SM-4AD6G	0.796957142314864
GTEX-S341-1326-SM-4AD72	0.820214750058645
GTEX-T6MO-1426-SM-4DM73	0.809630412123873
GTEX-TSE9-2726-SM-4DXSQ	0.773858143804542
