## Additional file 6 for "Transcriptome diversity is a systematic source of bias in RNA-sequencing data": arora_gtex_mskcc_TPM_colon.txt

sample_id	transcriptome_diversity
GTEX-111CU-1226-SM-5EGIN	0.796858950234469
GTEX-111YS-1826-SM-5GIEP	0.795546665743764
GTEX-1122O-1426-SM-5H11R	0.798771506697683
GTEX-117XS-2226-SM-5GIE1	0.771020658624504
GTEX-117YX-0526-SM-5EGJH	0.801171225400496
GTEX-11DXX-1926-SM-5EGJK	0.798662471204977
GTEX-11DXY-2026-SM-5N9CZ	0.789605212379301
GTEX-11DXZ-1626-SM-5GIDI	0.76981644262899
GTEX-11EI6-2626-SM-5PNVT	0.781685772326794
GTEX-11EMC-1426-SM-5N9E4	0.773867083630547
GTEX-11EQ9-1526-SM-5PNY7	0.792350539487627
GTEX-11GS4-1826-SM-5HL4T	0.781292811708509
GTEX-11I78-1326-SM-5PNY9	0.782314651275752
GTEX-11ONC-1926-SM-5GU75	0.786879301771571
GTEX-11P7K-1826-SM-5HL5A	0.760961423730463
GTEX-11P81-1426-SM-5P9JN	0.780174655278635
GTEX-11PRG-2026-SM-5GU5F	0.788436318495203
GTEX-11TT1-0926-SM-5GU5M	0.782770358902347
GTEX-11TUW-2326-SM-5EQMO	0.778167139368691
GTEX-11ZTS-1526-SM-5N9G7	0.762442272052846
GTEX-11ZTT-1626-SM-5EQKR	0.773488711435183
GTEX-11ZU8-1126-SM-5EQ5K	0.765167344582867
GTEX-1211K-1826-SM-5EGJ2	0.801072809127199
GTEX-1212Z-1826-SM-5FQSH	0.780644539247674
GTEX-12696-1926-SM-5EGJT	0.789293186059565
GTEX-12BJ1-2026-SM-5FQUH	0.781995553255737
GTEX-12WSG-2426-SM-5EQLZ	0.784608311846888
GTEX-12WSJ-1426-SM-5GCON	0.781181559336761
GTEX-12WSL-1826-SM-5LZW9	0.797723238657886
GTEX-12ZZX-2726-SM-5N9FT	0.766052936737109
GTEX-12ZZY-2726-SM-5EQ45	0.781851171926446
GTEX-13111-1926-SM-5GCOL	0.804565829452983
GTEX-131XE-1026-SM-5EGKE	0.786584896239862
GTEX-131XG-1526-SM-5GCNQ	0.804777634339426
GTEX-131YS-2926-SM-5EGKI	0.775879892973806
GTEX-132AR-2826-SM-5IJFV	0.793286217445304
GTEX-132NY-2726-SM-5PNY2	0.77906334125257
GTEX-1339X-1726-SM-5P9J9	0.775991672995836
GTEX-1399R-2126-SM-5K7WZ	0.770133978136688
GTEX-13CF2-1826-SM-5N9GK	0.764793738256996
GTEX-13CF3-1326-SM-5LZXZ	0.763927183360878
GTEX-13D11-0626-SM-5LZYY	0.783070536245701
GTEX-13FH7-1626-SM-5J2O9	0.786443998436346
GTEX-13FHO-2726-SM-5K7VG	0.771220136670054
GTEX-13G51-2126-SM-5IJD9	0.75452853711476
GTEX-13N2G-2226-SM-5IJCU	0.788314040213319
GTEX-13O1R-2426-SM-5KLZZ	0.77649518871953
GTEX-13O61-1526-SM-5KM3P	0.798101489071001
GTEX-13OVI-2126-SM-5KM3U	0.783013970487199
GTEX-13OVJ-1826-SM-5KM2D	0.773657882561259
GTEX-13OW6-2226-SM-5N9FL	0.800954958952685
GTEX-13OW8-2726-SM-5L3FZ	0.771234796988657
GTEX-13PVQ-2726-SM-5L3H7	0.788365053786497
GTEX-13PVR-1726-SM-5Q5EC	0.780476267461218
GTEX-13SLW-2826-SM-5Q5ES	0.800869582652325
GTEX-13U4I-2626-SM-5SI9C	0.796575206789612
GTEX-13VXT-2026-SM-5L3EW	0.806333171445674
GTEX-13X6I-2726-SM-5Q5ET	0.800988592213304
GTEX-13X6K-2726-SM-5O9DG	0.773701903557329
GTEX-145LS-2926-SM-5O99G	0.793588621842889
GTEX-145ME-1126-SM-5SIAT	0.808729010573789
GTEX-145MO-2626-SM-5QGPD	0.784839841575685
GTEX-146FH-2426-SM-5Q5EW	0.810061773317997
GTEX-147GR-2826-SM-5RQK8	0.786006363119958
GTEX-147JS-2626-SM-5S2UX	0.784543431692498
GTEX-148VJ-2426-SM-5NQ9Y	0.794742190092032
GTEX-14A5H-1626-SM-5SIAN	0.757636848581313
GTEX-14A5I-2426-SM-5Q5CP	0.792022909105208
GTEX-14BMU-1326-SM-5RQIH	0.79031813492734
GTEX-14C39-1626-SM-5S2P4	0.790956021078642
GTEX-WFG8-1726-SM-4LVM6	0.776976419770193
GTEX-WHPG-1626-SM-4M1ZL	0.793427168939392
GTEX-WHWD-1526-SM-4OORV	0.807129103188275
GTEX-WI4N-2226-SM-4OOS9	0.779855046685189
GTEX-WQUQ-2626-SM-4MVNP	0.802110405782886
GTEX-WYVS-1126-SM-4SOJX	0.802612776214946
GTEX-X15G-1526-SM-4PQZM	0.797243570944708
GTEX-X4EO-2726-SM-4E3HS	0.779082304843367
GTEX-XAJ8-0726-SM-47JY5	0.794101485351951
GTEX-XUJ4-2126-SM-4BOOX	0.770921174044614
GTEX-XUW1-1826-SM-4BOQD	0.80640666189602
GTEX-XV7Q-2226-SM-4BRVY	0.798934626594231
GTEX-XXEK-1826-SM-4BRVC	0.786830052852457
GTEX-Y114-1626-SM-4TT7I	0.789323519414524
GTEX-Y3I4-1126-SM-4TT7Y	0.79248952505424
GTEX-Y5LM-1426-SM-5RQJL	0.810304159372826
GTEX-YEC3-2026-SM-4WWFL	0.817645003345506
GTEX-YECK-2826-SM-5IFHF	0.785265838839703
GTEX-YF7O-1626-SM-5IFII	0.763681275080269
GTEX-YJ8A-1726-SM-5P9IQ	0.812775071757361
GTEX-Z93S-2626-SM-57WBX	0.769870355023994
GTEX-ZA64-1426-SM-5CVMC	0.770258743901457
GTEX-ZAB4-2426-SM-5HL8A	0.785216813287819
GTEX-ZAB5-1426-SM-5HL9D	0.798415850680966
GTEX-ZAJG-2626-SM-5S2NU	0.798066088902415
GTEX-ZDTS-2726-SM-5L3E2	0.717317077119981
GTEX-ZF28-2526-SM-57WFH	0.777649594680071
GTEX-ZG7Y-1826-SM-4WWD3	0.787069280540523
GTEX-ZLFU-1426-SM-4WWEU	0.775352327241971
GTEX-ZLV1-1326-SM-4WWER	0.784781963442781
GTEX-ZP4G-1526-SM-57WE5	0.785177724870107
GTEX-ZPIC-2626-SM-57WE2	0.779434679594609
GTEX-ZPU1-1726-SM-4WWFV	0.788201138882669
GTEX-ZQG8-2426-SM-57WEE	0.768195605055309
GTEX-ZT9W-1726-SM-51MS3	0.780339818361979
GTEX-ZTSS-1226-SM-51MSZ	0.782201506280147
GTEX-ZTTD-2626-SM-57WEX	0.793019621428011
GTEX-ZV6S-1126-SM-57WE9	0.791596133331941
GTEX-ZVT2-1726-SM-51MRO	0.779618808066743
GTEX-ZVT3-2826-SM-5GU6A	0.766338343539508
GTEX-ZVT4-2626-SM-5N9GJ	0.798863288042835
GTEX-ZY6K-1326-SM-5GZWP	0.801140966942771
GTEX-ZYFG-1826-SM-5GZWX	0.774149873587123
GTEX-ZYT6-2826-SM-5GICX	0.783622920144817
GTEX-ZZ64-0826-SM-5E449	0.798994469295141
GTEX-111CU-1426-SM-5GZYP	0.810410471416847
GTEX-111VG-2226-SM-5N9DU	0.802111095267206
GTEX-111YS-1626-SM-5GZZ9	0.797625190148222
GTEX-1122O-1526-SM-5N9CL	0.811292249052233
GTEX-1128S-1626-SM-5H12O	0.808754208292413
GTEX-117YW-1826-SM-5PNY5	0.784540207398106
GTEX-117YX-0826-SM-5H11J	0.784679335421941
GTEX-11DXX-1826-SM-5H126	0.801080227777976
GTEX-11DXZ-1726-SM-5H12M	0.824452093889193
GTEX-11EQ9-1426-SM-5987G	0.798635463189347
GTEX-11GSP-1626-SM-5986N	0.749286823089106
GTEX-11I78-1226-SM-5A5K6	0.81559143820945
GTEX-11NSD-1626-SM-5986U	0.823232421036807
GTEX-11O72-2226-SM-5PNW2	0.796456426489306
GTEX-11ONC-2026-SM-5HL61	0.792717803119015
GTEX-11P7K-1526-SM-5EGI7	0.825774211755198
GTEX-11P81-1126-SM-5GU5G	0.809849997979609
GTEX-11P82-1026-SM-5BC5J	0.816437539642136
GTEX-11TTK-2426-SM-5PNYO	0.778392966888733
GTEX-11TUW-2026-SM-5EQL8	0.797596232355075
GTEX-11ZVC-2126-SM-5EGJ1	0.766262378178896
GTEX-1211K-1726-SM-5FQUJ	0.822412478708381
GTEX-12BJ1-2126-SM-5BC5O	0.80589152066981
GTEX-12C56-0626-SM-5EGGC	0.813253224659649
GTEX-12KS4-2426-SM-5LU8P	0.821828571753393
GTEX-12WSJ-1526-SM-5GCNI	0.792496192225955
GTEX-12WSL-1626-SM-5GCMU	0.799582340582823
GTEX-13111-0726-SM-5DUVE	0.816021605397809
GTEX-131XE-0826-SM-5HL9W	0.828676033731439
GTEX-132AR-2726-SM-5PNVN	0.817268356714781
GTEX-133LE-1526-SM-5IFEN	0.823768920770491
GTEX-1399R-2226-SM-5P9JB	0.782685408081503
GTEX-1399S-1926-SM-5J2M5	0.819308647618615
GTEX-139T6-1326-SM-5IFFO	0.814172687561575
GTEX-139YR-2126-SM-5KM11	0.823897985599216
GTEX-13CF3-1426-SM-5K7YY	0.781217163015677
GTEX-13D11-0826-SM-5KLZJ	0.812785013764725
GTEX-13FH7-1526-SM-5J2N6	0.757264688495389
GTEX-13FHP-2426-SM-5KLZ5	0.798055262831915
GTEX-13O21-2426-SM-5MR4A	0.809706427470198
GTEX-13O3O-2526-SM-5L3DR	0.81615411403823
GTEX-13O61-1626-SM-5KM3T	0.795846321527093
GTEX-13OVG-1426-SM-5K7VP	0.807025420634981
GTEX-13OW5-2626-SM-5MR3M	0.799702468499666
GTEX-13PL7-2526-SM-5IFGR	0.817954682480889
GTEX-13QBU-1826-SM-5IJG3	0.812488332006137
GTEX-13S86-1626-SM-5Q5C5	0.813485585596844
GTEX-13U4I-2426-SM-5LU34	0.788997939396844
GTEX-13W3W-2126-SM-5K7UX	0.806999201450522
GTEX-144GM-1226-SM-5LU52	0.816167900667645
GTEX-145LS-2726-SM-5Q5D8	0.791363504098288
GTEX-145LT-0926-SM-5LU9C	0.815658312405826
GTEX-145ME-0826-SM-5O9AF	0.806015043705435
GTEX-145MN-1726-SM-5SIA6	0.816110477753586
GTEX-145MO-2426-SM-5NQ9W	0.791399301408417
GTEX-146FQ-1926-SM-5NQBY	0.811364696339758
GTEX-147F3-1926-SM-5SIB9	0.818288469791462
GTEX-147JS-2526-SM-5S2Q8	0.807461132291323
GTEX-148VJ-2626-SM-5QGPI	0.786334053526506
GTEX-14AS3-1126-SM-5Q5CR	0.795788989074177
GTEX-14C38-2626-SM-5RQI4	0.737937430975349
GTEX-14DAR-1526-SM-5RQIX	0.80712592222615
GTEX-14E6E-1526-SM-5RQIG	0.78621116522045
GTEX-NFK9-2026-SM-3LK5K	0.82752983156074
GTEX-O5YW-1426-SM-3MJHF	0.81561401626483
GTEX-OHPM-1426-SM-3TW8Y	0.820500912869581
GTEX-OIZH-1426-SM-3NB1O	0.826927812575076
GTEX-OXRK-1726-SM-3NB16	0.824219600770933
GTEX-OXRL-1426-SM-3NM9E	0.794995692798106
GTEX-P4QT-1426-SM-3NMCX	0.816280520353964
GTEX-P78B-1726-SM-3P5ZV	0.820643956747726
GTEX-PLZ5-1126-SM-3P613	0.822149108207483
GTEX-PWCY-1026-SM-48TD4	0.826331988342028
GTEX-PWN1-1426-SM-48TDF	0.814080885776265
GTEX-PWOO-1326-SM-48TCJ	0.819480553668428
GTEX-PX3G-1426-SM-48U1J	0.825091541415469
GTEX-Q2AH-1226-SM-48TZL	0.814542496672678
GTEX-Q2AI-0926-SM-48U1F	0.816253248789013
GTEX-Q734-1126-SM-48TZY	0.819599365941096
GTEX-QCQG-1626-SM-48U26	0.81451334250916
GTEX-QDVJ-1326-SM-48U1X	0.810548968458242
GTEX-QDVN-1326-SM-48TZ3	0.815067815419933
GTEX-QEL4-1926-SM-4R1JI	0.827189234479643
GTEX-QLQ7-1126-SM-4R1KN	0.7929790450478
GTEX-QLQW-0426-SM-447A7	0.824107800169844
GTEX-QMRM-1226-SM-447C6	0.813143933498987
GTEX-QV31-0826-SM-4R1KR	0.821895103666966
GTEX-R53T-1326-SM-48FCQ	0.824896950989938
GTEX-R55D-1826-SM-48FEF	0.824303711202562
GTEX-R55G-1226-SM-48FDC	0.815778941054772
GTEX-RM2N-0926-SM-48FD1	0.828356517365833
GTEX-RU1J-1326-SM-46MUL	0.834375691154513
GTEX-S341-1426-SM-4AD6U	0.809787324938191
GTEX-S4P3-1226-SM-4AD4Y	0.824978452151268
GTEX-S4Q7-0826-SM-4AD5E	0.818856315973709
GTEX-S7SF-1926-SM-4AT5B	0.824073914066076
GTEX-SE5C-1526-SM-4BRWU	0.819349529348872
GTEX-SNOS-1226-SM-4DM5H	0.805162616804459
GTEX-T5JW-1126-SM-4DM5V	0.798878729097712
GTEX-T6MO-0826-SM-4DM51	0.805260584378129
GTEX-TKQ1-0626-SM-4DXTS	0.798591460795961
GTEX-TKQ2-1326-SM-4DXT9	0.832543106627433
GTEX-TML8-1326-SM-4DXTO	0.809096472268825
GTEX-U3ZM-1126-SM-4DXUB	0.817107241230137
GTEX-UJHI-1126-SM-4IHLN	0.808496477680998
GTEX-UJMC-1326-SM-4IHLS	0.823763492013153
GTEX-UPIC-1726-SM-4IHKG	0.830404682243067
GTEX-V955-1626-SM-4JBHJ	0.812465225564551
GTEX-VJYA-2026-SM-4KL1K	0.828854709648675
GTEX-W5WG-2426-SM-4LMI6	0.813874154724463
GTEX-WEY5-1426-SM-4LMJ3	0.783648088995342
GTEX-WFG7-1526-SM-4LVMG	0.818397162851256
GTEX-WFON-1426-SM-4LVMT	0.809006446430171
GTEX-WH7G-1326-SM-4LVMS	0.818332709751572
GTEX-WHWD-1226-SM-4OOS1	0.821022698688544
GTEX-WOFM-2026-SM-4OOSQ	0.801930904852852
GTEX-WQUQ-2526-SM-4MVNO	0.815721500704456
GTEX-X15G-1326-SM-4PQZJ	0.82100943422623
GTEX-X3Y1-1726-SM-4PQZL	0.818455270597792
GTEX-XAJ8-0426-SM-47JYJ	0.783817361488586
GTEX-XBED-1526-SM-4AT5W	0.811300243128955
GTEX-XBEW-1926-SM-4SOJO	0.824922206094481
GTEX-XGQ4-1226-SM-4AT67	0.796949652164512
GTEX-XMK1-1726-SM-4B64Z	0.820710943475247
GTEX-XQ8I-2126-SM-4BOOM	0.826116817882746
GTEX-XUJ4-2026-SM-4BOOW	0.801271213005589
GTEX-XUW1-1926-SM-4BOP1	0.816353399187426
GTEX-XUZC-1326-SM-4BRV2	0.816905512130905
GTEX-XV7Q-2126-SM-4BRVX	0.812108127484399
GTEX-XXEK-1926-SM-4BRVD	0.811105086216359
GTEX-XYKS-2226-SM-4E3IU	0.819298971068715
GTEX-Y114-1526-SM-4TT79	0.79822352615177
GTEX-Y3I4-1426-SM-4TT9C	0.779698214843756
GTEX-Y3IK-1826-SM-4WWDS	0.790931115806144
GTEX-Y5LM-1526-SM-4VDTA	0.814406979194686
GTEX-Y8E4-2426-SM-4WWDN	0.815908717657208
GTEX-Y8LW-1226-SM-4WWDP	0.770034603905301
GTEX-YB5E-1626-SM-5IFIQ	0.815337932885997
GTEX-YEC3-2426-SM-5IFJR	0.820477911747894
GTEX-YEC4-1926-SM-5IFHJ	0.803469484744365
GTEX-YF7O-1726-SM-5IFJ9	0.81486548652282
GTEX-Z93S-2426-SM-5HL8N	0.775206238382507
GTEX-ZAB4-2226-SM-5HL97	0.804071587415942
GTEX-ZF2S-1926-SM-4WWAN	0.813144443135835
GTEX-ZGAY-2126-SM-4YCFB	0.818118142096948
GTEX-ZLV1-1226-SM-4WWBX	0.822094313033604
GTEX-ZP4G-1726-SM-4WWCM	0.82279213557833
GTEX-ZPU1-1926-SM-57WDT	0.828896974170495
GTEX-ZTSS-1126-SM-5985O	0.834718726091498
GTEX-ZV7C-1526-SM-5NQ72	0.817038541310601
GTEX-ZVP2-1526-SM-5NQ82	0.817686208714443
GTEX-ZXES-1626-SM-5NQ7L	0.792960572202063
GTEX-ZY6K-1226-SM-5GZYL	0.826305628379779
GTEX-ZYFC-2626-SM-5NQ6S	0.794105701465372
GTEX-ZYFG-1926-SM-5GID5	0.78479432102552
GTEX-ZYVF-2826-SM-5GIDK	0.767543480776596
GTEX-ZYWO-1626-SM-5E44H	0.812183564191662
GTEX-ZZ64-0726-SM-5GZX4	0.819688570210809
