## Additional file 6 for "Transcriptome diversity is a systematic source of bias in RNA-sequencing data": arora_gtex_mskcc_TPM_esophagus_gas.txt

sample_id	transcriptome_diversity
GTEX-111YS-0826-SM-5GZYK	0.794714550707291
GTEX-1122O-1826-SM-5EGIP	0.792057882920457
GTEX-1192X-1826-SM-5GIE2	0.774330655776218
GTEX-11DXX-1226-SM-5GICD	0.799596497267881
GTEX-11DXY-1326-SM-5987Z	0.808842078185117
GTEX-11DYG-1926-SM-5H12I	0.79059550388466
GTEX-11EM3-0926-SM-5A5KK	0.807184005739572
GTEX-11EQ9-0926-SM-5HL6I	0.792722470604223
GTEX-11NUK-1726-SM-5A5L2	0.785662594827734
GTEX-11O72-2026-SM-5N9G8	0.806090341224677
GTEX-11OF3-2326-SM-5GU73	0.806057742066965
GTEX-11P7K-1426-SM-5EGKY	0.792276034413991
GTEX-11P81-1026-SM-5GU54	0.8045219970946
GTEX-11P82-0426-SM-5HL5D	0.780694372747665
GTEX-11UD2-1526-SM-5EQLQ	0.799336765361389
GTEX-11VI4-0826-SM-5GU5N	0.793921069400492
GTEX-11WQK-2226-SM-5CVL7	0.801102789491538
GTEX-11XUK-0926-SM-5EQL3	0.799640802457777
GTEX-11ZTS-2726-SM-5EQLU	0.805798675513708
GTEX-12696-1526-SM-5EGL6	0.785157007747239
GTEX-12BJ1-1526-SM-5LUAQ	0.784978776777459
GTEX-12C56-0426-SM-5FQU1	0.780266718606231
GTEX-12WSD-2026-SM-5HL7D	0.795979315426653
GTEX-12WSK-1326-SM-5CVNM	0.793181374080603
GTEX-12WSN-1826-SM-5LZUT	0.795836884426339
GTEX-131XE-1526-SM-5KM1A	0.802326177664161
GTEX-131XF-1126-SM-5HL8J	0.787299433037721
GTEX-132AR-2526-SM-5PNVM	0.799405428656695
GTEX-132NY-2026-SM-5L3FM	0.780181504993921
GTEX-132QS-1626-SM-5K7YZ	0.78097553968701
GTEX-1339X-1126-SM-5J2OI	0.801319818961724
GTEX-1399R-0926-SM-5J2N8	0.782265634021218
GTEX-1399S-1526-SM-5P9JC	0.774871164942267
GTEX-139T6-0826-SM-5J1O2	0.795405360086018
GTEX-139YR-1826-SM-5LZXA	0.796652482219335
GTEX-13D11-2026-SM-5IJBK	0.798247864285875
GTEX-13FH7-0626-SM-5KLZD	0.772452087098725
GTEX-13FLV-1326-SM-5L3EJ	0.777752097592676
GTEX-13FTW-1926-SM-5K7Y4	0.782798735743619
GTEX-13N1W-1926-SM-5IJCH	0.792404370375118
GTEX-13NYB-1326-SM-5K7Y1	0.7864112955756
GTEX-13O21-0726-SM-5L3EG	0.783605645125954
GTEX-13O61-1226-SM-5KM21	0.784245050608118
GTEX-13OVH-1826-SM-5K7YW	0.796257037407475
GTEX-13OVJ-1426-SM-5K7Z2	0.775746644054221
GTEX-13OVL-2726-SM-5J2MP	0.780461154419794
GTEX-13OW6-1626-SM-5IJD5	0.803927314294325
GTEX-13OW7-1926-SM-5LUB4	0.807410985509434
GTEX-13OW8-2426-SM-5L3ID	0.790138325017277
GTEX-13PL7-0526-SM-5J2MQ	0.768193193204113
GTEX-13PVQ-1926-SM-5L3GN	0.792070275877637
GTEX-13QBU-0826-SM-5IJBU	0.793429439671487
GTEX-13QJ3-1926-SM-5QGQM	0.79522016656355
GTEX-13RTK-0426-SM-5RQHT	0.788740831096017
GTEX-13U4I-1326-SM-5KM25	0.782895167214531
GTEX-13VXU-1126-SM-5LU3U	0.811451440655321
GTEX-13W3W-1826-SM-5IJDE	0.80026112804667
GTEX-13X6H-1526-SM-5Q5E2	0.757679341375011
GTEX-144GM-1626-SM-5O9AG	0.762259788159497
GTEX-145MF-1526-SM-5LU95	0.795053762651298
GTEX-146FH-1926-SM-5Q5B2	0.788776752756483
GTEX-148VI-1226-SM-5RQJR	0.803669417631648
GTEX-1497J-2126-SM-5NQB8	0.81609282152273
GTEX-14BMU-1026-SM-5RQJ5	0.797736022667268
GTEX-14DAQ-1626-SM-5S2R1	0.795927273308708
GTEX-14DAR-0726-SM-5RQIA	0.788071779522056
GTEX-14E7W-1926-SM-5S2R9	0.799626208606453
GTEX-V955-1226-SM-4JBI9	0.791537077767554
GTEX-VUSG-1026-SM-4KKZN	0.816575736073532
GTEX-W5WG-2726-SM-4LMIC	0.782784519154049
GTEX-WFG7-1226-SM-4LMK2	0.782527602052901
GTEX-WFG8-1126-SM-4LVN1	0.791620858428917
GTEX-WFON-1026-SM-4LVMD	0.795374414671349
GTEX-WQUQ-1826-SM-4OOSD	0.797305537999317
GTEX-WYVS-1026-SM-4SOJW	0.795376730313687
GTEX-WZTO-1726-SM-4PQYV	0.811755434583306
GTEX-X15G-1026-SM-4PQZF	0.789315228373194
GTEX-X3Y1-1126-SM-4PQZ9	0.799599724174205
GTEX-X4LF-0826-SM-4QASC	0.778387731634931
GTEX-X5EB-1026-SM-46MVU	0.794102495221097
GTEX-X8HC-1326-SM-46MWB	0.809759155201089
GTEX-XBED-1126-SM-48TCF	0.811619650079879
GTEX-XBEW-1526-SM-4AT4K	0.795489734272978
GTEX-XGQ4-1626-SM-4AT6J	0.797276029586898
GTEX-XQ3S-1026-SM-4BOPJ	0.782309722747785
GTEX-XQ8I-1826-SM-4BOOJ	0.797145094576614
GTEX-XUZC-0526-SM-4BOPF	0.777502370481582
GTEX-XXEK-0526-SM-4BRWD	0.802217787627649
GTEX-XYKS-1026-SM-4BRVH	0.792561890143963
GTEX-Y111-1826-SM-4SOIR	0.802530091753444
GTEX-Y114-1126-SM-4TT7V	0.782840545174276
GTEX-Y3I4-0926-SM-4TT2B	0.793373970746067
GTEX-Y3IK-1326-SM-4YCD8	0.773954245930298
GTEX-Y8E4-1926-SM-4VBPW	0.779356879086294
GTEX-YB5E-1026-SM-5IFI2	0.783567501480417
GTEX-YB5K-0626-SM-5LUB5	0.792856207397962
GTEX-YEC3-2326-SM-5IFJF	0.795763911910251
GTEX-YEC4-1226-SM-5CVLX	0.791584957931778
GTEX-YJ8A-1426-SM-5PNV7	0.786079971578683
GTEX-YJ8O-0326-SM-5RQJW	0.787402658210115
GTEX-Z9EW-0326-SM-5CVM8	0.795068256209638
GTEX-ZAK1-1826-SM-5HL93	0.797771910632686
GTEX-ZF2S-1326-SM-4WWAZ	0.767980100812549
GTEX-ZGAY-1526-SM-4WWEO	0.784218858573316
GTEX-ZP4G-1126-SM-4WWCI	0.774383229356364
GTEX-ZPIC-1926-SM-57WFQ	0.787197164807715
GTEX-ZT9W-1426-SM-4YCD2	0.790549318597183
GTEX-ZTSS-0826-SM-5985L	0.800489486690326
GTEX-ZV7C-1326-SM-5BC7G	0.808806001537511
GTEX-ZVP2-1426-SM-5NQ7P	0.791843918581516
GTEX-ZVZP-1626-SM-5GIDJ	0.799031670126334
GTEX-ZY6K-0826-SM-5A5L7	0.795120759915295
GTEX-ZYFC-2226-SM-5NQ96	0.815740478838278
GTEX-ZYFG-1226-SM-5GIC7	0.809712997622372
GTEX-ZYVF-2526-SM-5E45C	0.808434475166376
GTEX-ZYW4-1626-SM-5GIE6	0.79048726051425
GTEX-ZYWO-1126-SM-5U3SH	0.800002055104405
