## Additional file 6 for "Transcriptome diversity is a systematic source of bias in RNA-sequencing data": arora_gtex_mskcc_TPM_esophagus_muc.txt

sample_id	transcriptome_diversity
GTEX-111CU-0726-SM-5GZYD	0.746392797602207
GTEX-111YS-0926-SM-5EGGI	0.731032145224377
GTEX-1122O-1726-SM-5GICM	0.690705099348008
GTEX-11DXX-1126-SM-5GZZK	0.726146709954252
GTEX-11DXY-1426-SM-5N9CN	0.698304556900101
GTEX-11DYG-1326-SM-5N9DO	0.795117870748802
GTEX-11DZ1-2026-SM-5A5KG	0.766342373057547
GTEX-11EQ9-0726-SM-5A5K2	0.706906854853544
GTEX-11GSP-1826-SM-5N9DQ	0.734114673525084
GTEX-11LCK-1726-SM-5S2OQ	0.710599860119603
GTEX-11NSD-1126-SM-5N9BQ	0.716987754111674
GTEX-11NUK-1326-SM-5P9GN	0.731048835558104
GTEX-11P7K-1326-SM-5BC5G	0.669383684362016
GTEX-11P81-0826-SM-5P9GR	0.700847433032923
GTEX-11P82-0526-SM-5986P	0.706340998746203
GTEX-11TT1-0526-SM-5P9JO	0.736273968486748
GTEX-11TUW-1326-SM-5EQKV	0.744954178435821
GTEX-11VI4-0526-SM-5EQ48	0.762973587728763
GTEX-11ZTS-2626-SM-5EGIC	0.706515650310891
GTEX-11ZU8-1526-SM-5EGHX	0.728842828020057
GTEX-1211K-0926-SM-5FQTL	0.736299215213955
GTEX-1212Z-2126-SM-5FQTM	0.76602957908681
GTEX-12696-1326-SM-5FQTJ	0.722979524354479
GTEX-12C56-1226-SM-5FQSU	0.70825331334477
GTEX-12KS4-0926-SM-5BC5S	0.75549747936746
GTEX-12WSA-1426-SM-5EGJU	0.769626210929608
GTEX-12WSD-1826-SM-5GCOA	0.71118712764924
GTEX-12WSK-1126-SM-5LZV8	0.720331693398329
GTEX-12WSL-1526-SM-5GCP8	0.741202591437318
GTEX-12ZZX-1326-SM-5DUWI	0.717774577794044
GTEX-131XE-1426-SM-5HL7V	0.707630257951885
GTEX-131XF-0826-SM-5GICG	0.738901798853224
GTEX-131XG-1026-SM-5GCMX	0.717426352760382
GTEX-131YS-1426-SM-5IJF7	0.716676276918637
GTEX-132AR-2226-SM-5J2NT	0.685473915386547
GTEX-132Q8-1826-SM-5EGIY	0.778002899129457
GTEX-132QS-1426-SM-5P9GE	0.71341420954851
GTEX-133LE-0626-SM-5IFFJ	0.762184760306447
GTEX-1399R-0826-SM-5IJEL	0.679190269981501
GTEX-1399S-1326-SM-5P9GH	0.692847916124074
GTEX-1399U-1026-SM-5J1OC	0.757604897890455
GTEX-139T6-0626-SM-5IFF9	0.727579577740214
GTEX-139TU-1226-SM-5J2NL	0.766418889221745
GTEX-139UW-1126-SM-5IJEJ	0.769144098508857
GTEX-139YR-1726-SM-5IFFK	0.696444784351776
GTEX-13CF3-1626-SM-5IFG9	0.74634958048033
GTEX-13D11-1926-SM-5IFGB	0.715832204841556
GTEX-13FH7-0526-SM-5IJF8	0.733146725065551
GTEX-13FHO-1726-SM-5IFGM	0.74634136344648
GTEX-13FLV-1126-SM-5J2NO	0.752515780527297
GTEX-13FTW-1626-SM-5KM4N	0.720786007040674
GTEX-13FTX-0526-SM-5IFGS	0.702587107890529
GTEX-13G51-0926-SM-5IFFU	0.743585963787826
GTEX-13O1R-1326-SM-5IJF5	0.757672193608822
GTEX-13O21-0626-SM-5IJDI	0.755160099424902
GTEX-13OVG-0626-SM-5IFEP	0.694374893545625
GTEX-13OVJ-1226-SM-5L3HA	0.758406964489897
GTEX-13OW8-2326-SM-5L3I9	0.738518249444514
GTEX-13PVQ-1726-SM-5IFF3	0.771580721872003
GTEX-13PVR-1826-SM-5Q5CC	0.696443989796211
GTEX-13QBU-1026-SM-5LU3R	0.726251037394232
GTEX-13QJ3-1726-SM-5RQK9	0.716451528205043
GTEX-13S86-0826-SM-5SI6J	0.729451477697185
GTEX-13U4I-1126-SM-5LU3S	0.75030705918326
GTEX-13W3W-1626-SM-5LU35	0.739502779541835
GTEX-13X6H-1326-SM-5LU42	0.737961353998599
GTEX-13X6K-2126-SM-5O9D4	0.760322326258121
GTEX-144FL-2726-SM-5O98Z	0.758039170430014
GTEX-144GN-0626-SM-5O9B2	0.751239188513782
GTEX-144GO-2726-SM-5O9A2	0.794312569349636
GTEX-145LS-1826-SM-5LUAZ	0.783789315553339
GTEX-145ME-0526-SM-5QGQV	0.757895061906979
GTEX-145MN-1026-SM-5NQ9G	0.72673383880093
GTEX-145MO-1426-SM-5Q5BS	0.744969498755836
GTEX-146FH-1726-SM-5QGQ2	0.733381145787686
GTEX-146FR-0426-SM-5SI97	0.724513348340459
GTEX-147F3-0826-SM-5NQA7	0.723475183602463
GTEX-1497J-2726-SM-5SI9W	0.744069887763567
GTEX-14AS3-0626-SM-5QGQD	0.68396258740369
GTEX-14BIN-2726-SM-5RQIE	0.711682139029178
GTEX-14BMU-0926-SM-5S2QB	0.734651045213585
GTEX-14C38-2126-SM-5RQJO	0.714030951740268
GTEX-14DAQ-1426-SM-5RQJD	0.734018323479113
GTEX-14E6E-0726-SM-5S2R3	0.721891723014871
GTEX-14H4A-1626-SM-5SI69	0.698372084239601
GTEX-N7MT-0326-SM-48TDP	0.751355129068028
GTEX-NFK9-1126-SM-3LK78	0.719830126711968
GTEX-NPJ8-1926-SM-3MJGB	0.747838887193776
GTEX-O5YV-1026-SM-3LK72	0.72264966531465
GTEX-OIZG-1026-SM-3LK5X	0.707035654790695
GTEX-OIZH-0626-SM-3NB1L	0.708960192075344
GTEX-OIZI-1426-SM-3NB1T	0.730106356854858
GTEX-OOBK-0625-SM-3LK5P	0.731842011611841
GTEX-OXRK-1326-SM-3NB1A	0.718912230296275
GTEX-OXRL-0626-SM-3NM9C	0.753139715680157
GTEX-OXRN-1726-SM-3NM9B	0.702910002023633
GTEX-P4PP-0626-SM-3NM9X	0.758046325401221
GTEX-P4PQ-0626-SM-3NMCU	0.72747756927732
GTEX-P4QS-0626-SM-3NMD1	0.781774555906375
GTEX-P4QT-0626-SM-3NMCP	0.7483625168413
GTEX-P78B-1026-SM-3NMC4	0.776193085229125
GTEX-PLZ4-1626-SM-3P618	0.723450545475216
GTEX-PLZ5-0926-SM-3TW8L	0.733151591429842
GTEX-PLZ6-0526-SM-3P61C	0.699446345247209
GTEX-PSDG-1326-SM-48TD2	0.773210061710153
GTEX-PVOW-1626-SM-48TC9	0.739091063374003
GTEX-PWCY-0726-SM-48TCS	0.711806606312085
GTEX-PWN1-0626-SM-48TDT	0.71556927767461
GTEX-Q2AH-0826-SM-48TZN	0.730953913433179
GTEX-Q2AI-0626-SM-48TZU	0.705560299941254
GTEX-QCQG-0626-SM-48U21	0.734122110179655
GTEX-QDVJ-0726-SM-48U1W	0.701753201687774
GTEX-QDVN-1026-SM-48TZA	0.740383418177196
GTEX-QEG5-1426-SM-447AS	0.745766202868249
GTEX-QESD-0826-SM-47J4G	0.719854285392066
GTEX-QLQ7-0926-SM-447BC	0.745743907133262
GTEX-QLQW-0526-SM-4R1KS	0.747693299707854
GTEX-QV44-1126-SM-4R1KO	0.717583783821853
GTEX-QVUS-0626-SM-447CC	0.7416809338409
GTEX-R3RS-1326-SM-48FE7	0.748164837043292
GTEX-R45C-1226-SM-48FEE	0.785531800232753
GTEX-R53T-1126-SM-48FD4	0.735466779517171
GTEX-R55C-0826-SM-48FCL	0.718106655386597
GTEX-R55D-1126-SM-48FEB	0.774086676453143
GTEX-R55E-1326-SM-48FCR	0.739583274650101
GTEX-R55G-1026-SM-48FDI	0.718610844098349
GTEX-RM2N-0726-SM-48FD5	0.738692411301927
GTEX-RN64-1026-SM-48FDX	0.696110447805389
GTEX-RNOR-1226-SM-48FDQ	0.759452415082813
GTEX-RTLS-1126-SM-46MUQ	0.74785647873512
GTEX-RU72-0726-SM-46MUW	0.773898069842039
GTEX-S32W-0926-SM-4AD5X	0.715462240911859
GTEX-S33H-0826-SM-4AD5Y	0.73107756158877
GTEX-S341-0526-SM-4AD5U	0.715140115286841
GTEX-S3XE-0926-SM-4AD4S	0.725141296753653
GTEX-S4P3-0426-SM-4AD56	0.719890957706341
GTEX-S4Q7-0626-SM-4AD5M	0.721112542246273
GTEX-S95S-0426-SM-4B64I	0.723149345192699
GTEX-SE5C-1226-SM-4BRWV	0.717217117817405
GTEX-SNMC-0526-SM-4DM69	0.710930000016938
GTEX-T2IS-0826-SM-4DM6L	0.747790291006952
GTEX-T5JC-1726-SM-4DM6U	0.744086419982469
GTEX-T5JW-1326-SM-4DM5G	0.741650704186383
GTEX-T6MO-0526-SM-4DM6R	0.715546999918977
GTEX-T8EM-0526-SM-4DM64	0.698726378362777
GTEX-TKQ1-0326-SM-4DXSM	0.722446272432229
GTEX-TML8-1526-SM-4DXUX	0.709716378801712
GTEX-TSE9-1226-SM-4DXTM	0.763754910204082
GTEX-U3ZH-1026-SM-4DXUZ	0.733485283729932
GTEX-U3ZM-0526-SM-4DXTB	0.721061310406026
GTEX-U4B1-0826-SM-4DXTW	0.732904402638525
GTEX-U8XE-1726-SM-4E3IF	0.724903332962649
GTEX-UPIC-1026-SM-4IHLT	0.75076776786976
GTEX-UPK5-1226-SM-4IHL8	0.753844072563812
GTEX-V955-1126-SM-4JBH3	0.745328577384197
GTEX-VJYA-0726-SM-4KL1T	0.716571156168891
GTEX-VUSG-1226-SM-4KKZF	0.708382442536534
GTEX-W5WG-1626-SM-4LMKG	0.715623106856203
GTEX-WEY5-0926-SM-4LMI4	0.758512037312726
GTEX-WFJO-0826-SM-4LVM5	0.736656674204908
GTEX-WOFM-0626-SM-4OOS3	0.741597659159381
GTEX-WQUQ-1626-SM-4OOSH	0.724322937761621
GTEX-WRHK-0526-SM-4MVOF	0.717135859506264
GTEX-WVLH-1426-SM-4MVNX	0.726815415206144
GTEX-X15G-0826-SM-4PQZD	0.719406888850461
GTEX-X3Y1-1326-SM-4PQZB	0.709505702053407
GTEX-X4EO-1226-SM-4QARR	0.74019087591269
GTEX-X4XY-1726-SM-46MVO	0.708258089493777
GTEX-X585-1226-SM-46MW7	0.76854665633891
GTEX-XBED-1026-SM-48TCB	0.724478160274075
GTEX-XBEW-1326-SM-4AT63	0.71482762393372
GTEX-XGQ4-1526-SM-4AT6H	0.721811426863161
GTEX-XLM4-2326-SM-4TT2D	0.774719170679787
GTEX-XMK1-1326-SM-4B65Q	0.726596890453846
GTEX-XOTO-2126-SM-4B64U	0.732707279445556
GTEX-XQ3S-1126-SM-4BOPK	0.713433570127204
GTEX-XQ8I-1526-SM-4BOOH	0.721639756895908
GTEX-XUZC-0426-SM-4BOPE	0.729512703972734
GTEX-XV7Q-1126-SM-4BRVS	0.757952987986733
GTEX-XXEK-0326-SM-4BRVV	0.709214971414412
GTEX-XYKS-1526-SM-4BRUP	0.726096463878135
GTEX-Y111-1626-SM-57WCY	0.786896189815336
GTEX-Y3I4-1226-SM-4TT8N	0.710525695307689
GTEX-Y3IK-1126-SM-51MSV	0.679963772659107
GTEX-Y5V5-1626-SM-4VDSG	0.714692888013938
GTEX-Y5V6-1026-SM-4VBS2	0.746068226020861
GTEX-Y8E4-1726-SM-5LU9G	0.720691636263359
GTEX-Y8LW-0726-SM-5IFI1	0.73754623105929
GTEX-Y9LG-0626-SM-4WWDH	0.711850450957564
GTEX-YB5E-0926-SM-4WWDQ	0.683315659751081
GTEX-YEC3-2526-SM-4YCDN	0.712003410988061
GTEX-YF7O-0926-SM-5IFIF	0.739908351544028
GTEX-YFC4-1226-SM-5LU9R	0.724302686237563
GTEX-Z9EW-0526-SM-5HL8S	0.717498613147049
GTEX-ZA64-0626-SM-5HL9O	0.72748947452176
GTEX-ZAB4-1126-SM-5HL86	0.755738467182923
GTEX-ZAB5-0926-SM-5CVMV	0.761984304023849
GTEX-ZC5H-1326-SM-5HL7E	0.700157395239693
GTEX-ZDYS-0826-SM-4WWCR	0.733996816822938
GTEX-ZE9C-1126-SM-4WWBD	0.710023382115919
GTEX-ZF29-1326-SM-4WWB6	0.712900948784425
GTEX-ZF3C-1626-SM-4WWB4	0.772343115057446
GTEX-ZG7Y-1126-SM-4WWEZ	0.695174892418968
GTEX-ZGAY-1126-SM-4WWBS	0.704279707316256
GTEX-ZLV1-0526-SM-4WWD4	0.699519106553858
GTEX-ZPCL-1426-SM-57WEC	0.730084654038824
GTEX-ZPU1-1426-SM-4WWFU	0.745717706202612
GTEX-ZQUD-0426-SM-57WFR	0.726063849899248
GTEX-ZT9W-1326-SM-51MTB	0.690758753615811
GTEX-ZT9X-0526-SM-5GCOP	0.767222256793367
GTEX-ZTPG-1626-SM-5DUX2	0.710034365879727
GTEX-ZTSS-0626-SM-59867	0.679948710136411
GTEX-ZTX8-0226-SM-5E44D	0.725303451136722
GTEX-ZVE2-1326-SM-5NQ94	0.767121045072412
GTEX-ZVP2-1326-SM-57WCE	0.69405672948176
GTEX-ZVT2-1326-SM-5E45H	0.698333880926757
GTEX-ZY6K-0626-SM-59HJL	0.733105014785981
GTEX-ZYT6-1126-SM-5GZYR	0.756189780760587
GTEX-ZYVF-2226-SM-5GIDD	0.741503949512492
GTEX-ZYW4-1326-SM-5E45N	0.774667591454613
GTEX-ZZ64-0226-SM-5E44X	0.747383189992585
GTEX-ZZPT-1426-SM-5N9C5	0.778715346391667
