## Additional file 6 for "Transcriptome diversity is a systematic source of bias in RNA-sequencing data": arora_gtex_mskcc_TPM_esophagus_mus.txt

sample_id	transcriptome_diversity
GTEX-111CU-0626-SM-5EGHL	0.794859534624326
GTEX-111YS-1026-SM-5GZYE	0.794130829807772
GTEX-113JC-0926-SM-5H114	0.805446171398375
GTEX-117YW-2026-SM-5N9BH	0.784821367729579
GTEX-11DXX-1026-SM-5H11E	0.790618332646139
GTEX-11DXY-1526-SM-5H129	0.785271142416399
GTEX-11DYG-1426-SM-5A5JR	0.776900746690325
GTEX-11EQ9-0826-SM-5986Y	0.784091129879365
GTEX-11GSP-1726-SM-5A5LI	0.805650616440862
GTEX-11I78-1426-SM-5PNVY	0.804360826656632
GTEX-11LCK-1626-SM-5PNYB	0.783260983034751
GTEX-11NSD-1226-SM-5986Q	0.78728941716553
GTEX-11ONC-1426-SM-5N9F4	0.78861042240145
GTEX-11P7K-1226-SM-5HL4X	0.773801042180643
GTEX-11P81-0926-SM-59874	0.784831131020882
GTEX-11P82-0626-SM-5PNYK	0.780003476457436
GTEX-11VI4-0626-SM-5EQLO	0.775976082697331
GTEX-11ZTT-0926-SM-5EQMS	0.789645160857339
GTEX-11ZUS-0926-SM-5FQSY	0.805705789974502
GTEX-1211K-1026-SM-5EQ4B	0.787022054753326
GTEX-1212Z-2026-SM-5N9EA	0.748335823066454
GTEX-12696-1426-SM-5EGJ6	0.787508477209954
GTEX-12BJ1-1426-SM-5BC5Q	0.778965738784112
GTEX-12C56-1126-SM-5FQTO	0.779892358049243
GTEX-12WSJ-0726-SM-5GCN6	0.776420320770999
GTEX-12WSL-1326-SM-5LZVW	0.804938383147082
GTEX-12ZZY-1526-SM-5LZWF	0.79675533536096
GTEX-13111-0926-SM-5DUVQ	0.773442293082827
GTEX-13113-1026-SM-5LZWM	0.78079372101332
GTEX-131XE-1226-SM-5EGKF	0.794070281198387
GTEX-131XF-0926-SM-5BC69	0.781514102996345
GTEX-132AR-2326-SM-5IJDY	0.786964932202081
GTEX-133LE-0726-SM-5P9IZ	0.774836687196362
GTEX-1399R-0726-SM-5KM2A	0.790300910128662
GTEX-139D8-1426-SM-5IJEX	0.795087927764413
GTEX-139T6-0726-SM-5PNVK	0.779550333561687
GTEX-139TU-1326-SM-5LZXW	0.788771710823
GTEX-139YR-1626-SM-5IJGK	0.775936909058428
GTEX-13FLV-1226-SM-5IJBZ	0.788144704024254
GTEX-13FTW-1526-SM-5LZXC	0.795647349450522
GTEX-13G51-1026-SM-5K7YQ	0.783585617390712
GTEX-13NYB-0826-SM-5MR4V	0.764475075339592
GTEX-13O1R-1526-SM-5J1O7	0.791881368298247
GTEX-13O21-0826-SM-5J2NU	0.766538134006386
GTEX-13O3P-1326-SM-5K7Y8	0.797149321945889
GTEX-13OVG-0926-SM-5J2OJ	0.783813768088953
GTEX-13OVJ-1326-SM-5K7Z9	0.775912468111845
GTEX-13OW6-1426-SM-5L3EU	0.801565702974902
GTEX-13OW8-2226-SM-5K7Z4	0.801710216873669
GTEX-13PL7-0326-SM-5IJEK	0.781940722261239
GTEX-13PVQ-1826-SM-5L3GU	0.788265979160309
GTEX-13QBU-0926-SM-5K7WQ	0.781660302987278
GTEX-13QJ3-1826-SM-5S2PT	0.783967526051803
GTEX-13S86-0726-SM-5Q5DH	0.811411368480626
GTEX-13U4I-1226-SM-5LU5M	0.794824716913741
GTEX-13W3W-1726-SM-5LU4A	0.788944719224348
GTEX-13X6H-1426-SM-5SI91	0.751968368431879
GTEX-13YAN-2026-SM-5Q5EY	0.817747843704989
GTEX-145LT-1226-SM-5Q5BZ	0.764142538607912
GTEX-145LV-1426-SM-5Q5BV	0.791991782081488
GTEX-145ME-0626-SM-5O99Q	0.794901773671737
GTEX-145MH-1226-SM-5RQJT	0.777736267661723
GTEX-145MO-1526-SM-5QGQC	0.774115026471613
GTEX-146FH-1626-SM-5NQ9H	0.794287175520152
GTEX-146FR-0526-SM-5Q5EX	0.798264805189128
GTEX-14753-1926-SM-5NQAA	0.789865185510136
GTEX-148VJ-1126-SM-5NQBZ	0.783264887846355
GTEX-14AS3-0726-SM-5S2NY	0.801448462588458
GTEX-14B4R-0426-SM-5Q5EI	0.781533198836372
GTEX-14BMV-1426-SM-5S2WA	0.756960861735875
GTEX-14C5O-1726-SM-5RQI9	0.778473334614622
GTEX-NFK9-1226-SM-3LK79	0.797024625530478
GTEX-NPJ8-2026-SM-3TW91	0.805265937277821
GTEX-O5YT-0726-SM-3MJHA	0.797939826514209
GTEX-OHPM-0726-SM-3LK7A	0.791067588538158
GTEX-OIZG-0926-SM-3LK5Y	0.804792282405678
GTEX-OIZI-1326-SM-3NB1B	0.765698679746176
GTEX-OOBK-0726-SM-3LK5Q	0.793243825875759
GTEX-OXRL-0726-SM-3NM9A	0.760555360094006
GTEX-P4PP-0726-SM-3NM9S	0.776854576015412
GTEX-P4PQ-0726-SM-3NMCR	0.784234289528262
GTEX-P4QS-0726-SM-3NMCZ	0.791828036451454
GTEX-P78B-1126-SM-3P615	0.769858108476022
GTEX-PLZ5-0826-SM-3P5ZW	0.814509199396998
GTEX-PLZ6-0626-SM-3P61B	0.772574994802961
GTEX-POMQ-0626-SM-3P61E	0.790941116452035
GTEX-PSDG-1426-SM-48TD1	0.809309376568876
GTEX-PWCY-0826-SM-48TCR	0.788530382981904
GTEX-PWN1-0726-SM-48TDR	0.780136678103594
GTEX-PWOO-1026-SM-48TCN	0.79736778979176
GTEX-PX3G-0726-SM-48TZT	0.778106409767393
GTEX-Q734-0826-SM-48U1G	0.802072110063676
GTEX-QCQG-0726-SM-48U1Z	0.777271021164491
GTEX-QDT8-1326-SM-48TYY	0.786070631985267
GTEX-QDVJ-0826-SM-48U1S	0.790858819824092
GTEX-QDVN-1126-SM-48TZ7	0.794521571465518
GTEX-QEG5-1326-SM-4R1JS	0.80781225291687
GTEX-QEL4-1526-SM-447AB	0.806171938182586
GTEX-QESD-0726-SM-4R1KQ	0.782874082876992
GTEX-QLQ7-1026-SM-447BB	0.790854428199035
GTEX-QLQW-0626-SM-447A6	0.776509010218047
GTEX-QMRM-0926-SM-447BR	0.781036391158584
GTEX-QV44-1026-SM-447CG	0.782935786647698
GTEX-R53T-1026-SM-48FCO	0.803276360444183
GTEX-R55C-0726-SM-48FCN	0.791178598045197
GTEX-R55D-1226-SM-48FE9	0.815381492976981
GTEX-R55G-0926-SM-48FDN	0.794552281773
GTEX-REY6-1426-SM-48FDK	0.791723023955368
GTEX-RM2N-0626-SM-48FD6	0.77654298146712
GTEX-RNOR-1326-SM-48FDE	0.79471168564588
GTEX-RTLS-1226-SM-46MUP	0.796399533157447
GTEX-RU1J-0426-SM-46MUK	0.803288042615881
GTEX-RU72-0826-SM-46MUS	0.795821680542173
GTEX-RUSQ-0926-SM-47JWU	0.788482030747842
GTEX-RWS6-0726-SM-47JXI	0.790150440807682
GTEX-RWSA-1326-SM-47JX9	0.783006284523017
GTEX-S32W-1026-SM-4AD5W	0.789524479999506
GTEX-S341-0426-SM-4AD5L	0.793172568734196
GTEX-S3XE-0826-SM-4AD4U	0.806606380084534
GTEX-S4P3-0526-SM-4AD58	0.788625928832231
GTEX-S4Q7-0526-SM-4AD5N	0.795332106971264
GTEX-S7SF-1026-SM-4AD4I	0.804089982378886
GTEX-S95S-0326-SM-4B66U	0.796986917020075
GTEX-SE5C-1326-SM-4BRUH	0.822445412245869
GTEX-SIU7-1326-SM-4BRWW	0.811130093699101
GTEX-SNMC-0426-SM-4DM5Y	0.774115813298666
GTEX-SNOS-0726-SM-4DM5Z	0.799326496730085
GTEX-T2IS-0926-SM-4DM5B	0.787431283355406
GTEX-T5JC-1826-SM-4DM6E	0.780198840299057
GTEX-T5JW-1426-SM-4DM5Q	0.789778260687255
GTEX-T6MN-1526-SM-4DM5P	0.790076045383119
GTEX-T6MO-0626-SM-4DM6P	0.784452633665331
GTEX-TKQ1-0426-SM-4DXT4	0.80112202651258
GTEX-TKQ2-1226-SM-4DXSV	0.788063060895888
GTEX-TML8-1426-SM-4DXUT	0.786309108117115
GTEX-TMMY-1226-SM-4DXT6	0.805267596113378
GTEX-U3ZH-1126-SM-4DXUG	0.7848719803879
GTEX-U3ZN-1826-SM-4DXUY	0.760953644885748
GTEX-U4B1-0926-SM-4DXUV	0.816175569658728
GTEX-U8XE-1826-SM-4E3HV	0.797641288328887
GTEX-UJHI-0926-SM-4IHKF	0.797712441496495
GTEX-UPIC-0626-SM-4IHK2	0.809423738006068
GTEX-V1D1-1126-SM-4JBHT	0.796373410268521
GTEX-V955-1026-SM-4JBHO	0.786230246622027
GTEX-VJYA-0626-SM-4KL1S	0.793111116451666
GTEX-VUSG-1126-SM-4KKZQ	0.81095655899313
GTEX-W5WG-1526-SM-4LMIG	0.788871147699171
GTEX-WEY5-1026-SM-4LMK9	0.763674374554437
GTEX-WFG7-1026-SM-4LMK8	0.782622906297062
GTEX-WFG8-1026-SM-4LVMZ	0.78323721075019
GTEX-WFJO-0726-SM-4LVM8	0.7783255970214
GTEX-WFON-0926-SM-4LVMK	0.78453907670303
GTEX-WH7G-1026-SM-4LVML	0.787240967378048
GTEX-WHWD-1026-SM-4OORZ	0.801392792536252
GTEX-WOFM-0526-SM-4OOS2	0.770236154228356
GTEX-WRHK-0426-SM-4MVOG	0.758269872333598
GTEX-WZTO-1526-SM-4PQYQ	0.800573827442445
GTEX-X15G-0926-SM-4PQZE	0.789431133871697
GTEX-X3Y1-1226-SM-4PQZ8	0.773832935548766
GTEX-XBED-0926-SM-48TCE	0.801897045450616
GTEX-XBEW-1426-SM-4AT4J	0.774388299928779
GTEX-XPVG-1326-SM-4B65P	0.791129046040707
GTEX-XQ3S-1226-SM-4BOPP	0.776772240131587
GTEX-XQ8I-1626-SM-4BOOI	0.792553061354232
GTEX-XUJ4-0926-SM-4BOPA	0.771571209082518
GTEX-XUW1-1526-SM-4BOOY	0.808571896757323
GTEX-XV7Q-1026-SM-4BRVR	0.798455226193298
GTEX-XXEK-0426-SM-4BRVW	0.799767572319118
GTEX-Y111-1726-SM-4SOIQ	0.796367357352826
GTEX-Y3I4-1026-SM-4TT2C	0.793144417066921
GTEX-Y3IK-1226-SM-4WWEK	0.788061882562732
GTEX-Y5V6-1126-SM-4VDTD	0.776095779094199
GTEX-YEC3-1926-SM-4WWF5	0.790078839937073
GTEX-YEC4-1126-SM-5CVLW	0.795732238900847
GTEX-YECK-1726-SM-5IFI3	0.799408909428254
GTEX-YF7O-0826-SM-4W21F	0.767113605171928
GTEX-YFCO-0526-SM-4W1ZJ	0.780627723928519
GTEX-YJ8A-1226-SM-5IFHH	0.789441335097535
GTEX-Z9EW-0626-SM-5HL95	0.796954544223555
GTEX-ZA64-0526-SM-5HL9I	0.768006931189119
GTEX-ZAB5-1026-SM-5HL91	0.752824080226631
GTEX-ZDYS-0926-SM-4WWCS	0.794801301008254
GTEX-ZG7Y-1326-SM-4WWBL	0.795637776097536
GTEX-ZLFU-1026-SM-5EQMZ	0.811442740900857
GTEX-ZLV1-0626-SM-4WWF6	0.781656862540774
GTEX-ZLWG-1226-SM-4WWFS	0.769492576558884
GTEX-ZP4G-0926-SM-4WWF4	0.773752470602022
GTEX-ZPCL-1226-SM-4WWFF	0.764676531973956
GTEX-ZPIC-1626-SM-57WEB	0.777658131043083
GTEX-ZPU1-1326-SM-57WE1	0.791846360998957
GTEX-ZQUD-0326-SM-4YCEN	0.771533948174473
GTEX-ZT9W-1226-SM-57WE4	0.79860812815909
GTEX-ZTSS-0726-SM-51MSN	0.787461038858257
GTEX-ZTTD-1426-SM-4YCEX	0.801138069453807
GTEX-ZVT2-1226-SM-5GU5H	0.790962837846413
GTEX-ZVZP-1426-SM-5NQ7R	0.758989390870453
GTEX-ZXES-1226-SM-5NQ8G	0.787442885959844
GTEX-ZY6K-0526-SM-5GZY9	0.804432550871307
GTEX-ZYFC-1726-SM-5GZYX	0.787318148892584
GTEX-ZYT6-1226-SM-5E44Q	0.773194519609569
GTEX-ZYVF-2326-SM-5E44Z	0.79119531590579
GTEX-ZYW4-1426-SM-5SIAX	0.78171504410829
GTEX-ZYWO-0926-SM-5E43J	0.79260496892476
GTEX-ZYY3-1626-SM-5EGJF	0.806383362279522
GTEX-ZZ64-0326-SM-5E45S	0.796124591995152
GTEX-ZZPU-1826-SM-5E43L	0.778251995515585
