## Additional file 6 for "Transcriptome diversity is a systematic source of bias in RNA-sequencing data": arora_gtex_mskcc_TPM_kidney.txt

sample_id	transcriptome_diversity
GTEX-11OF3-1326-SM-5N9FJ	0.794796726565736
GTEX-12696-0926-SM-5FQTV	0.83720601933788
GTEX-12WSG-0826-SM-5EQ5A	0.825593050880611
GTEX-13112-2126-SM-5GCO4	0.831213747908429
GTEX-1399S-0526-SM-5IJG8	0.817840077789401
GTEX-13NYB-1726-SM-5N9G2	0.770650158579402
GTEX-13O1R-2526-SM-5N9FW	0.817242292716346
GTEX-13OW6-1826-SM-5N9F9	0.817777963621251
GTEX-13RTJ-2226-SM-5S2Q1	0.803065929128241
GTEX-145MN-0326-SM-5QGQI	0.824532770644841
GTEX-147F4-2626-SM-5Q5CS	0.832669585369248
GTEX-1497J-0826-SM-5NQAJ	0.817713674823602
GTEX-N7MS-1626-SM-3LK5F	0.761756885241816
GTEX-NPJ8-2226-SM-3TW8D	0.763884395736746
GTEX-QLQW-1626-SM-4R1K1	0.824053497563357
GTEX-T5JC-1526-SM-4DM68	0.811067553179816
GTEX-XPVG-0526-SM-4B65N	0.839145346033176
GTEX-Y5V6-2026-SM-5IFHO	0.822845449945105
GTEX-ZC5H-1726-SM-5HL7X	0.817146345902112
GTEX-ZLFU-0926-SM-5P9F8	0.822338875091258
GTEX-ZYFD-1526-SM-5NQ7T	0.829801105366579
GTEX-ZYFG-1626-SM-5GZYY	0.835740928295593
GTEX-ZYT6-2226-SM-5GIC9	0.809450775088939
