## Additional file 6 for "Transcriptome diversity is a systematic source of bias in RNA-sequencing data": arora_gtex_mskcc_TPM_liver.txt

sample_id	transcriptome_diversity
GTEX-11DXY-0526-SM-5EGGQ	0.677137618698237
GTEX-11DXZ-0126-SM-5EGGY	0.655265325173404
GTEX-11EQ9-0526-SM-5A5JZ	0.645935311630121
GTEX-11NUK-1226-SM-5P9GM	0.710039476604224
GTEX-11NV4-1326-SM-5HL6V	0.722200082729232
GTEX-11OF3-0726-SM-5BC4Z	0.729105568882302
GTEX-11WQC-0726-SM-5EQMR	0.707191207340547
GTEX-11ZTS-1426-SM-5EQMM	0.725828066703666
GTEX-11ZUS-2526-SM-59872	0.717198249139331
GTEX-11ZVC-0726-SM-5FQT9	0.719373074513871
GTEX-1212Z-0226-SM-59HLF	0.674361809996926
GTEX-12696-0826-SM-5EGGE	0.653162799319186
GTEX-1269C-0626-SM-5FQSS	0.700072423016412
GTEX-12KS4-1326-SM-5LUB3	0.675755093799237
GTEX-12WSI-0226-SM-5GCNA	0.743629827359912
GTEX-12WSL-0226-SM-5CVMJ	0.624380549504431
GTEX-12WSM-0726-SM-5GCOW	0.723193261324636
GTEX-13112-1426-SM-5EGH8	0.717301504624643
GTEX-13113-1326-SM-5GCOI	0.706889645629835
GTEX-131XE-0326-SM-5LZVO	0.677045930152862
GTEX-131YS-1626-SM-5HL6C	0.719494989498792
GTEX-1399R-1226-SM-5P9GF	0.65376656735847
GTEX-1399T-0826-SM-5IFES	0.686541088725041
GTEX-139TS-1426-SM-5IFJD	0.67460582136268
GTEX-139TU-0826-SM-5IJFG	0.707294412868183
GTEX-139YR-0226-SM-5IFEM	0.61293007177825
GTEX-13FLV-0326-SM-5N9DJ	0.668876420835853
GTEX-13FTW-1126-SM-5J2NV	0.656495358643166
GTEX-13FTZ-0726-SM-5IFFY	0.72706070605583
GTEX-13N11-0926-SM-5IJG2	0.763603690807595
GTEX-13NYB-1026-SM-5IFH3	0.727244890413227
GTEX-13NZ9-1326-SM-5MR3V	0.713954334770946
GTEX-13NZB-0626-SM-5IFH6	0.665784252674925
GTEX-13O3O-1826-SM-5IFGW	0.713370104366987
GTEX-13OW6-2626-SM-5IFF2	0.687743433604748
GTEX-13PVR-0126-SM-5S2PY	0.605601651964831
GTEX-13QJC-0726-SM-5RQJK	0.73399635384709
GTEX-13SLX-1226-SM-5S2Q6	0.692740527809345
GTEX-13VXU-0926-SM-5IFFH	0.701957084920284
GTEX-144GM-1326-SM-5LU5E	0.600671888784181
GTEX-145LU-1326-SM-5LU9N	0.721739376895885
GTEX-14753-1626-SM-5NQ9L	0.607540089236381
GTEX-147F4-1426-SM-5LUA8	0.717441166522008
GTEX-147JS-1126-SM-5RQIW	0.683328529491774
GTEX-1497J-0726-SM-5Q5D1	0.719568764964792
GTEX-14A5I-1726-SM-5QGQ5	0.68547982109765
GTEX-14C38-1526-SM-5RQJ7	0.678339997841763
GTEX-14E1K-0326-SM-5S2PE	0.615585435375329
GTEX-OOBJ-0826-SM-3NB2K	0.620859060629882
GTEX-P78B-1326-SM-3P611	0.666151304956055
GTEX-Q2AG-1126-SM-48U1P	0.748190460341671
GTEX-QDVN-0826-SM-48TZ2	0.660562925245307
GTEX-QEG4-1826-SM-4R1JN	0.702751028843192
GTEX-RM2N-1926-SM-48FCU	0.625478014003267
GTEX-RN64-1826-SM-48FDV	0.714026231123742
GTEX-RNOR-1426-SM-48FDJ	0.721907641420556
GTEX-RTLS-1326-SM-46MUN	0.683205755884292
GTEX-RU72-1426-SM-46MUF	0.690128219708753
GTEX-RWSA-1426-SM-47JXA	0.712684017054732
GTEX-S32W-1926-SM-4AD63	0.668749501732729
GTEX-S33H-1626-SM-4AD68	0.701325496923354
GTEX-SJXC-1226-SM-4DM78	0.721533446114486
GTEX-T6MN-1226-SM-3NMA5	0.723045911832945
GTEX-UPIC-0926-SM-4IHLV	0.712188436086391
GTEX-UTHO-2426-SM-4JBHD	0.744380019385791
GTEX-VUSG-0126-SM-4KL1X	0.604677782734817
GTEX-WFON-1726-SM-4LVMQ	0.625582874207957
GTEX-WQUQ-1926-SM-4OOSA	0.590255029928299
GTEX-WYVS-1926-SM-4PQZ2	0.653742359474863
GTEX-WZTO-0626-SM-4PQYY	0.725445274290955
GTEX-X261-1726-SM-4PQYT	0.703125610420537
GTEX-X4EP-1026-SM-4QAS5	0.715932890431244
GTEX-X4XY-1626-SM-46MVN	0.716800536054808
GTEX-XBEC-1526-SM-4AT68	0.733373753918258
GTEX-XOTO-0826-SM-4B65O	0.680171963213022
GTEX-Y5LM-0426-SM-4VBRO	0.674523912949493
GTEX-Y5V5-0926-SM-4VBPZ	0.678566791193117
GTEX-YB5E-0326-SM-5IFHU	0.705060846848966
GTEX-YFC4-1526-SM-5IFJS	0.708352266852569
GTEX-Z9EW-0426-SM-5CVM9	0.596210057991874
GTEX-ZAB4-0826-SM-5LU9D	0.753464477633454
GTEX-ZAB5-0426-SM-5CVMI	0.637577582021377
GTEX-ZF29-2026-SM-4WWB7	0.625603093902568
GTEX-ZF2S-3026-SM-4WWCH	0.616832996023014
GTEX-ZPU1-0826-SM-57WG2	0.600153910756895
GTEX-ZTPG-1426-SM-51MT3	0.706239644225982
GTEX-ZVP2-0626-SM-51MSO	0.616389482324697
GTEX-ZVT3-1626-SM-5GU66	0.729042278672331
GTEX-ZVT4-0626-SM-5E45T	0.737806585437161
GTEX-ZYT6-0626-SM-5E45V	0.666699471066561
GTEX-ZYY3-0626-SM-5NQ6W	0.720815421072277
GTEX-ZZPU-0426-SM-5GZYH	0.620247738122435
