## Additional file 6 for "Transcriptome diversity is a systematic source of bias in RNA-sequencing data": arora_gtex_mskcc_TPM_lung.txt

sample_id	transcriptome_diversity
GTEX-111CU-0326-SM-5GZXO	0.812719753658743
GTEX-111FC-1126-SM-5GZWU	0.797265697610634
GTEX-111VG-0726-SM-5GIDC	0.811399955540397
GTEX-111YS-0626-SM-5GZXV	0.803127272359397
GTEX-1122O-0126-SM-5GICA	0.810533114193898
GTEX-117YW-0526-SM-5H11C	0.810467021642045
GTEX-117YX-1326-SM-5H125	0.795767701200568
GTEX-11DXZ-0726-SM-5N9C4	0.808538332875747
GTEX-11DZ1-0426-SM-5H11A	0.818213968381824
GTEX-11EI6-0826-SM-5985V	0.807294896835504
GTEX-11EMC-0126-SM-5EGKV	0.780972770128322
GTEX-11EQ9-0226-SM-5A5JX	0.811749284743195
GTEX-11I78-0126-SM-5HL6F	0.80708618500009
GTEX-11LCK-0426-SM-5A5M8	0.81493689069284
GTEX-11NSD-0326-SM-5A5LS	0.794355600945953
GTEX-11NUK-0826-SM-5HL4U	0.809613091368544
GTEX-11NV4-1126-SM-5HL6J	0.781933011491739
GTEX-11O72-1326-SM-5BC5A	0.797074739332392
GTEX-11OF3-1126-SM-5986C	0.800530981944207
GTEX-11P7K-0326-SM-59871	0.781780896603862
GTEX-11P81-0226-SM-5HL5M	0.821630009847849
GTEX-11PRG-0926-SM-5EGI8	0.807697307956302
GTEX-11WQC-0626-SM-5EQMF	0.830445293185859
GTEX-11WQK-1226-SM-5GU5Z	0.783918385109196
GTEX-11ZTS-1226-SM-5EQMQ	0.801921208681741
GTEX-11ZUS-0126-SM-5EQM5	0.813975313029676
GTEX-1211K-0826-SM-5FQUP	0.812213662810298
GTEX-1212Z-1026-SM-5EGJ8	0.826701946427107
GTEX-12584-1426-SM-5EGJ9	0.764770174932394
GTEX-12BJ1-1026-SM-5EGJA	0.805088552606877
GTEX-12WSD-0826-SM-5GCNE	0.829288753881643
GTEX-12WSE-0826-SM-5S2VL	0.794285724637945
GTEX-12WSG-0326-SM-5FQU3	0.833985132478636
GTEX-12WSI-0826-SM-5EGKD	0.800248525044583
GTEX-12WSJ-0226-SM-5GCP7	0.79912434797052
GTEX-12WSK-0826-SM-5CVNP	0.828622449406172
GTEX-12WSL-1026-SM-5CVNJ	0.81660697030317
GTEX-12ZZY-0926-SM-5EQ6I	0.828808641145126
GTEX-13111-0426-SM-5DUXR	0.804568033620449
GTEX-13113-0426-SM-5GCOD	0.802342624403432
GTEX-1313W-0926-SM-5EQ56	0.788616390267011
GTEX-131XE-0726-SM-5HL9K	0.822175822948394
GTEX-131XF-1026-SM-5BC6A	0.813986529450021
GTEX-131XH-0426-SM-5DUWU	0.801479588938032
GTEX-131XW-1126-SM-5EGK4	0.818772519683703
GTEX-131YS-0926-SM-5IJB9	0.82285706767036
GTEX-132NY-1226-SM-5PNVF	0.790394058341579
GTEX-132QS-0726-SM-5IJE9	0.803355764887009
GTEX-1339X-0626-SM-5IJER	0.814805352976503
GTEX-1399S-1726-SM-5L3DI	0.803741693670765
GTEX-1399U-0826-SM-5KM1P	0.810962583477577
GTEX-139T6-0426-SM-5IJEM	0.808041969559831
GTEX-139TT-0726-SM-5K7XW	0.810179355736857
GTEX-139UW-0226-SM-5K7WU	0.805286584835109
GTEX-13CF3-0426-SM-5IJEU	0.805831481917074
GTEX-13D11-0326-SM-5LZXX	0.808240465448871
GTEX-13FHO-1026-SM-5KM1Q	0.759720524754303
GTEX-13FHP-0726-SM-5K7YI	0.809269319568031
GTEX-13FLV-0426-SM-5KLZA	0.802360068056092
GTEX-13FTX-0326-SM-5J2NG	0.797565295641634
GTEX-13FTY-0126-SM-5J2NZ	0.812865970235028
GTEX-13FTZ-0526-SM-5IJCW	0.802282798518857
GTEX-13G51-0426-SM-5K7Z5	0.808621252227448
GTEX-13JUV-0526-SM-5K7XE	0.807122181764096
GTEX-13JVG-1426-SM-5MR4W	0.801337370147484
GTEX-13N1W-0726-SM-5MR57	0.775181018031293
GTEX-13N2G-0826-SM-5IJE6	0.777660046057698
GTEX-13NYB-0626-SM-5MR47	0.797884150394622
GTEX-13NYS-1626-SM-5J2MU	0.797694908859857
GTEX-13NZ9-0926-SM-5KM12	0.839956356469239
GTEX-13NZA-1426-SM-5KM4Y	0.802222379578482
GTEX-13O21-3026-SM-5J2NI	0.795176010933007
GTEX-13O3O-0726-SM-5J1N7	0.796055144957432
GTEX-13O3P-1026-SM-5N9E7	0.753371826821497
GTEX-13O3Q-0526-SM-5KM18	0.810898303571093
GTEX-13O61-0726-SM-5J2MD	0.809296657509459
GTEX-13OVG-0326-SM-5KM57	0.807364486904557
GTEX-13OVH-1026-SM-5J2NP	0.794341826752275
GTEX-13OVJ-0726-SM-5KM1W	0.777134508067393
GTEX-13OVL-0626-SM-5KM13	0.814186621380831
GTEX-13OW6-0826-SM-5L3GA	0.798282385871321
GTEX-13OW8-1726-SM-5L3GO	0.773009599995102
GTEX-13PL7-1726-SM-5J2NX	0.78684415143931
GTEX-13PVQ-0926-SM-5IJFD	0.814454309841926
GTEX-13QBU-0726-SM-5J2OA	0.796932852557683
GTEX-13QJ3-1026-SM-5QGQU	0.816545677895066
GTEX-13QJC-0526-SM-5RQKB	0.812572988146509
GTEX-13RTJ-1126-SM-5S2UJ	0.777816965810576
GTEX-13S86-0626-SM-5Q5E7	0.813875132238072
GTEX-13U4I-1426-SM-5J2M3	0.809140456809718
GTEX-13VXT-1426-SM-5LU4B	0.805494196132225
GTEX-13VXU-2726-SM-5LU4N	0.811159348640639
GTEX-13YAN-1026-SM-5O9CF	0.803683019932525
GTEX-144GM-0126-SM-5Q5AX	0.79543427871945
GTEX-144GN-0426-SM-5O9AP	0.8220723266971
GTEX-144GO-0226-SM-5LUB1	0.806079051370312
GTEX-145LS-1226-SM-5Q5D9	0.825128156652328
GTEX-145LT-0326-SM-5LUAD	0.808967820360074
GTEX-145LU-0526-SM-5O9AT	0.824310172922148
GTEX-145MH-0626-SM-5NQAK	0.835592991899218
GTEX-145MN-0926-SM-5NQBT	0.807913231672807
GTEX-145MO-1326-SM-5Q5EF	0.800973552033023
GTEX-146FH-1226-SM-5NQB6	0.822703557131175
GTEX-146FQ-0926-SM-5LUAV	0.826331485705633
GTEX-1477Z-0626-SM-5NQB7	0.704948822691687
GTEX-147F3-0726-SM-5NQ9U	0.814909353985461
GTEX-147F4-0926-SM-5Q5EO	0.790737928265653
GTEX-147JS-1226-SM-5RQK4	0.817151998905417
GTEX-148VI-0226-SM-5RQKA	0.830647643623273
GTEX-148VJ-0826-SM-5LU8V	0.80804847152318
GTEX-1497J-0326-SM-5Q5CN	0.829738263338941
GTEX-14A6H-0526-SM-5NQAZ	0.803740510645016
GTEX-14DAR-0226-SM-5S2PR	0.771233366699258
GTEX-14E7W-1326-SM-5RQIV	0.813010311304047
GTEX-N7MT-0126-SM-2D7VT	0.82522995920035
GTEX-NFK9-1026-SM-2HMK1	0.817940547742942
GTEX-NL3G-0526-SM-4RTWW	0.828519593883674
GTEX-NPJ8-0326-SM-2D7VV	0.801600134829616
GTEX-O5YT-0526-SM-32PK8	0.828732899170236
GTEX-O5YW-0526-SM-2YUMX	0.766631751013489
GTEX-OHPL-0526-SM-3NM8U	0.813472135765605
GTEX-OHPM-0526-SM-2YUMJ	0.804198926465585
GTEX-OIZG-0526-SM-2HMLF	0.810893136065057
GTEX-OIZH-0526-SM-2HMKV	0.817961271674803
GTEX-OIZI-1026-SM-3NB1K	0.795515068008416
GTEX-OOBJ-0526-SM-48TDK	0.825835515448092
GTEX-OOBK-0526-SM-2HMJJ	0.800712436917602
GTEX-OXRK-0926-SM-2HMKP	0.795503868308444
GTEX-OXRL-0526-SM-2I3EZ	0.806318771779199
GTEX-OXRO-0326-SM-33HBM	0.822347663237586
GTEX-OXRP-0526-SM-2I3EW	0.823536991962434
GTEX-P44H-1126-SM-48TBU	0.813879022052421
GTEX-P4PQ-0526-SM-2HMKR	0.800536079112136
GTEX-P4QT-0526-SM-2I3EX	0.794525685469147
GTEX-PLZ4-0726-SM-2TC6Q	0.827637276180513
GTEX-PLZ6-0426-SM-5IFK2	0.777564539163491
GTEX-PW2O-0526-SM-2I3DX	0.778514242176228
GTEX-PWOO-0726-SM-2I3EB	0.797510480384343
GTEX-PX3G-0526-SM-2I3EM	0.808100441522039
GTEX-Q2AH-0426-SM-2I3EP	0.80875530748372
GTEX-Q734-0626-SM-2I3EF	0.832042532034077
GTEX-QCQG-0326-SM-2I3ES	0.815815487421225
GTEX-QDVN-0726-SM-4B64L	0.81605364513702
GTEX-QEG4-0526-SM-48TZD	0.802796272214112
GTEX-QEG5-1126-SM-33HC2	0.804108289711569
GTEX-QMRM-0826-SM-3NB33	0.823583292776695
GTEX-QV44-0926-SM-2S1RH	0.811832175461735
GTEX-QXCU-0626-SM-2TC69	0.782503688946749
GTEX-R55D-0926-SM-3GAEU	0.807691821207811
GTEX-R55G-0826-SM-2TC5U	0.800999572937577
GTEX-RM2N-0426-SM-2TF4T	0.814069468327861
GTEX-RN64-1226-SM-2TC6E	0.826261901333328
GTEX-RTLS-0926-SM-2TF5X	0.805608840927846
GTEX-RU1J-0126-SM-2TF6Y	0.819733679743085
GTEX-RUSQ-0626-SM-2TF5V	0.814140852048757
GTEX-RWS6-0226-SM-2XCA9	0.815835251530441
GTEX-S32W-0326-SM-2XCBI	0.827319102444388
GTEX-S33H-0626-SM-2XCBJ	0.826552025788576
GTEX-S341-0326-SM-2XCAU	0.821669079542311
GTEX-S4Q7-0426-SM-3K2BJ	0.795711418916981
GTEX-S4Z8-0426-SM-3K2AH	0.821746601226157
GTEX-S7SF-0426-SM-3K2B7	0.804637686153398
GTEX-SE5C-0526-SM-2XCE1	0.811929386520784
GTEX-SIU7-0526-SM-3NM8I	0.820573809265159
GTEX-SIU8-0926-SM-5SI87	0.812918620400172
GTEX-SN8G-0926-SM-4DM5I	0.783622330494067
GTEX-T5JC-0826-SM-32PMC	0.822106316241525
GTEX-T6MN-0826-SM-32PM4	0.81353808755157
GTEX-T6MO-0426-SM-32QOI	0.818258578446438
GTEX-TMMY-0926-SM-4TT1Z	0.777190739230194
GTEX-U3ZH-0526-SM-3DB75	0.824330811701823
GTEX-U3ZM-0426-SM-3DB73	0.804110604751011
GTEX-UJHI-0726-SM-3DB92	0.809935554684833
GTEX-UPIC-0826-SM-3GADQ	0.817008991432042
GTEX-V1D1-0826-SM-3P5ZA	0.820300595730777
GTEX-WFG8-0926-SM-3GIKJ	0.803249552882254
GTEX-WFJO-0326-SM-3GIL3	0.793875472289776
GTEX-WFON-0426-SM-3GIL4	0.79358256811603
GTEX-WH7G-0726-SM-3NMBM	0.797343205253331
GTEX-WHPG-1426-SM-3NMBB	0.818774343588351
GTEX-WHSB-0326-SM-5FQSD	0.787243439255132
GTEX-WOFM-0126-SM-3MJFE	0.793117848874675
GTEX-WRHU-0226-SM-3MJFV	0.800771258095555
GTEX-WVJS-0826-SM-4MVNR	0.801582624575998
GTEX-WWYW-0926-SM-3NB2Z	0.822947580908197
GTEX-WY7C-0426-SM-3NB3C	0.815356640296805
GTEX-WYBS-1126-SM-3NMAM	0.817695314872279
GTEX-WYJK-0826-SM-3NM8Y	0.813627080326605
GTEX-WYVS-0526-SM-3NM9W	0.822322657271926
GTEX-WZTO-0426-SM-3NM99	0.81007879784549
GTEX-X4EO-0926-SM-3P5Z2	0.823213510780474
GTEX-X4EP-0526-SM-3P5YW	0.768913613776936
GTEX-X4LF-0526-SM-3NMB6	0.802015072683735
GTEX-X4XX-1026-SM-4QARO	0.833427136804625
GTEX-X585-1026-SM-46MW6	0.829428909994014
GTEX-X5EB-0426-SM-46MVY	0.839609514999856
GTEX-XBEC-1026-SM-4QASM	0.825727813921038
GTEX-XBED-0826-SM-47JYC	0.807254688748619
GTEX-XBEW-0226-SM-4AT6A	0.807731417560575
GTEX-XGQ4-0826-SM-4AT4T	0.787047688318936
GTEX-XMD2-1026-SM-4WWE8	0.804173869155781
GTEX-XOT4-1426-SM-4B65T	0.821523640934674
GTEX-XPVG-1026-SM-4B64Y	0.807769013695186
GTEX-XQ3S-0926-SM-4BOPI	0.796587645275497
GTEX-XQ8I-1126-SM-4BOO2	0.744369611834184
GTEX-XV7Q-0426-SM-4BRVN	0.819046228414404
GTEX-XYKS-0526-SM-4BRW2	0.823721630338934
GTEX-Y3IK-0626-SM-4WWE4	0.798591095777505
GTEX-Y5LM-0726-SM-4VBRP	0.803589347902171
GTEX-Y5V5-0826-SM-4VBQD	0.813187104043776
GTEX-Y5V6-0226-SM-4V6G7	0.821879732383373
GTEX-Y8LW-0326-SM-4VBQ9	0.793024388003827
GTEX-Y9LG-0526-SM-4VBRY	0.805600005206183
GTEX-YB5E-0726-SM-4VDSH	0.789880084847556
GTEX-YECK-0926-SM-4W214	0.808668533518216
GTEX-YF7O-0626-SM-4W21R	0.769314731799739
GTEX-YFC4-1126-SM-5RQJN	0.790557604632142
GTEX-YFCO-0426-SM-4W1Z7	0.783785626948071
GTEX-YJ8O-1826-SM-5HL82	0.820024621753992
GTEX-ZA64-0326-SM-5HL8T	0.80115398320587
GTEX-ZAB4-0626-SM-5CVN3	0.800804270285486
GTEX-ZAB5-0626-SM-5PNVB	0.834064308694945
GTEX-ZDTT-0926-SM-5J2MS	0.805772588465187
GTEX-ZDXO-1326-SM-57WBS	0.811950358567151
GTEX-ZDYS-0426-SM-5IJEQ	0.785622829615716
GTEX-ZE7O-0826-SM-57WCP	0.808472278691109
GTEX-ZLWG-0626-SM-4WWFR	0.798105085771718
GTEX-ZPIC-0626-SM-57WDY	0.798579694385039
GTEX-ZPU1-0926-SM-57WDO	0.815751012927652
GTEX-ZT9W-0726-SM-4YCDC	0.806357469690339
GTEX-ZT9X-0326-SM-51MTE	0.812198066827315
GTEX-ZTTD-1126-SM-51MRP	0.814691036140155
GTEX-ZUA1-1026-SM-4YCEA	0.807127286159789
GTEX-ZVT3-0926-SM-5GICK	0.802418069859587
GTEX-ZVZQ-1526-SM-5N9G6	0.809553928123121
GTEX-ZYFG-0226-SM-5GIDT	0.784987815104851
GTEX-ZYT6-0526-SM-5GIEA	0.826607624339671
GTEX-ZYVF-1726-SM-5E443	0.815570559571629
GTEX-ZYW4-1526-SM-5SIBA	0.809592587680468
GTEX-ZZPT-1326-SM-5E43H	0.814126107999278
GTEX-ZZPU-0526-SM-5E44U	0.815455034682405
