## Additional file 6 for "Transcriptome diversity is a systematic source of bias in RNA-sequencing data": arora_gtex_mskcc_TPM_prostate.txt

sample_id	transcriptome_diversity
GTEX-111CU-1526-SM-5N9FS	0.812064969919008
GTEX-111FC-2026-SM-5GZYO	0.807673026005281
GTEX-111YS-1726-SM-5GIED	0.821551212179448
GTEX-117YW-1426-SM-5EGGO	0.819479938143923
GTEX-117YX-1526-SM-5H12T	0.816839316180696
GTEX-11DYG-2526-SM-5N9BB	0.822131073036693
GTEX-11EQ9-1726-SM-5HL6U	0.787129089327131
GTEX-11NSD-0826-SM-5986S	0.821126037794695
GTEX-11O72-2726-SM-5HL6K	0.806386738924127
GTEX-11OF3-1726-SM-5GU5Q	0.828828033110411
GTEX-11P7K-0626-SM-5985Z	0.813396734060323
GTEX-11P82-1126-SM-5BC5K	0.808045525516928
GTEX-11TUW-2126-SM-5GU7B	0.813664776978852
GTEX-11ZUS-2126-SM-5N9E6	0.814405894622237
GTEX-12C56-1326-SM-5FQSV	0.81060215509539
GTEX-12ZZZ-2026-SM-5LZWJ	0.813919711303754
GTEX-13111-1326-SM-5GCNO	0.780574884727547
GTEX-131XF-1926-SM-5DUW4	0.815198921101145
GTEX-132NY-2826-SM-5P9G2	0.79842864798046
GTEX-132QS-1126-SM-5P9GC	0.808745794509266
GTEX-1399R-0526-SM-5IJEF	0.819178873021339
GTEX-1399T-1226-SM-5P9J5	0.79995068728475
GTEX-139T6-1526-SM-5P9G6	0.81218518918872
GTEX-13FHO-2826-SM-5K7ZA	0.811262702567234
GTEX-13FTW-1226-SM-5LZZ1	0.822612648405887
GTEX-13FXS-2826-SM-5LZYC	0.800431118463261
GTEX-13G51-2326-SM-5LZXV	0.818941448008323
GTEX-13N2G-1826-SM-5KM1I	0.828448925223228
GTEX-13O21-1126-SM-5N9EV	0.824799574357883
GTEX-13O61-1726-SM-5KM46	0.830439469184481
GTEX-13OW8-0426-SM-5J2NR	0.819234482406772
GTEX-13RTJ-2126-SM-5S2PZ	0.756863420926224
GTEX-144GM-0826-SM-5O98R	0.808139921113287
GTEX-145LV-1226-SM-5S2QH	0.827746409531479
GTEX-146FQ-1726-SM-5QGPX	0.803662349751273
GTEX-14ABY-0726-SM-5Q5DF	0.813523742344867
GTEX-14BMV-2326-SM-5RQJ4	0.818718589968878
GTEX-14C5O-2826-SM-5RQI6	0.773494886676725
GTEX-NFK9-2226-SM-3MJGP	0.79245538490679
GTEX-NPJ8-2426-SM-3MJHL	0.786271234970185
GTEX-OIZH-2026-SM-3NB1M	0.811067161127115
GTEX-OOBJ-2026-SM-3NB1R	0.841523728266145
GTEX-OOBK-2025-SM-3LK5S	0.790068187198405
GTEX-PLZ6-1126-SM-3P5ZR	0.807386785246838
GTEX-Q2AI-1126-SM-48U19	0.811779490371909
GTEX-QEG4-2226-SM-4R1JM	0.81864385038443
GTEX-QLQ7-1326-SM-4R1JY	0.820216844699509
GTEX-QMRM-1426-SM-4R1K8	0.818235065112025
GTEX-QV31-1026-SM-4R1K3	0.814635974515485
GTEX-QV44-1526-SM-4R1KI	0.819880238301062
GTEX-REY6-2126-SM-48FD9	0.798885393070023
GTEX-RM2N-1126-SM-48FCY	0.824231368483219
GTEX-RWSA-2026-SM-47JX8	0.825827238976672
GTEX-S33H-1826-SM-4AD65	0.831206511848718
GTEX-S3XE-1326-SM-4AD4H	0.808171004623782
GTEX-S4Q7-1026-SM-4AD75	0.811719335862929
GTEX-S95S-1026-SM-4B64M	0.818317436508787
GTEX-SJXC-2026-SM-4DM6N	0.804525850170137
GTEX-SNMC-0926-SM-4DM5U	0.793944144123999
GTEX-SNOS-1026-SM-4DM4Y	0.823166618311223
GTEX-T8EM-1826-SM-4DM7F	0.819456194441239
GTEX-U3ZM-0926-SM-4DXSW	0.814286389941399
GTEX-U412-2026-SM-4DXSI	0.822500369508039
GTEX-U4B1-1426-SM-4DXTX	0.821276963921199
GTEX-U8XE-2526-SM-4E3IT	0.816251950176085
GTEX-UTHO-2726-SM-4JBH9	0.809676676909431
GTEX-V1D1-1926-SM-4JBGX	0.798330822868347
GTEX-V955-1826-SM-4JBIL	0.808521593430684
GTEX-VJYA-1226-SM-3GIJ6	0.823492536267502
GTEX-WFG7-1826-SM-3GIL1	0.81032171754857
GTEX-WFG8-1826-SM-4LVM4	0.823894184259766
GTEX-WFON-1626-SM-4LVMV	0.824109163532648
GTEX-WH7G-1726-SM-4LVKY	0.811669398205291
GTEX-WOFM-0326-SM-4OOSL	0.797776893526752
GTEX-X5EB-1826-SM-4E3K8	0.807928752219666
GTEX-XGQ4-1826-SM-4AT6F	0.819846505934204
GTEX-XMK1-1026-SM-4B65H	0.793577318134461
GTEX-XOTO-2826-SM-4B65I	0.814568193485229
GTEX-XPVG-2026-SM-4B65E	0.812395841633741
GTEX-XQ3S-2526-SM-4BOOG	0.808657568051567
GTEX-Y9LG-1826-SM-4VBQC	0.798019926005531
GTEX-YB5E-1826-SM-5IFI4	0.806958547677307
GTEX-YF7O-1926-SM-4W1YQ	0.799845632205804
GTEX-YJ8A-1126-SM-5IFJU	0.820545162269431
GTEX-ZDYS-1226-SM-5IJF3	0.807516273448706
GTEX-ZLFU-1726-SM-4WWBU	0.790202547366693
GTEX-ZT9W-1626-SM-4YCDQ	0.790828170375552
GTEX-ZTX8-1026-SM-5EGHD	0.789904962047668
GTEX-ZUA1-2826-SM-59HLE	0.795162764186707
GTEX-ZY6K-1526-SM-5GZXE	0.831718625971862
