## Additional file 6 for "Transcriptome diversity is a systematic source of bias in RNA-sequencing data": arora_gtex_mskcc_TPM_salivary.txt

sample_id	transcriptome_diversity
GTEX-1117F-3026-SM-5GZYU	0.803821063842877
GTEX-111FC-2926-SM-5GZY7	0.735676732223243
GTEX-11EQ9-2026-SM-5P9JI	0.700278348477524
GTEX-11NV4-1926-SM-5N9D4	0.595776597514475
GTEX-11P81-2026-SM-5P9GT	0.749720191251571
GTEX-11P82-0926-SM-5986X	0.703637896551947
GTEX-11WQK-2926-SM-5EQKT	0.664682075016422
GTEX-11ZTS-3026-SM-5EQM7	0.700895622290076
GTEX-12WSL-2126-SM-5GCNG	0.726927220890613
GTEX-12WSM-1826-SM-5BC64	0.573977758445271
GTEX-13111-2326-SM-5LZUQ	0.807373511225378
GTEX-1314G-2026-SM-5LZUM	0.782899731869701
GTEX-131XF-2826-SM-5EGKH	0.801879135675518
GTEX-13CF2-2426-SM-5LZYL	0.769759468144416
GTEX-13G51-2426-SM-5LZY8	0.697172094699604
GTEX-13NYB-2426-SM-5IFF4	0.61105839810414
GTEX-13NYC-2626-SM-5K7VN	0.799247362766612
GTEX-13O21-1926-SM-5MR39	0.768274924056152
GTEX-13OVI-2326-SM-5KM47	0.795966640464435
GTEX-13OVL-2926-SM-5IFG3	0.508563466850228
GTEX-13VXT-1726-SM-5IFF5	0.487480002061716
GTEX-145ME-1626-SM-5RQI3	0.797624645096603
GTEX-14B4R-1426-SM-5Q5CG	0.616923331255059
GTEX-WFJO-2026-SM-4LVM3	0.780168316206479
GTEX-WOFM-2126-SM-4OOSR	0.783935448881848
GTEX-WYVS-2026-SM-4RGNS	0.692874465440953
GTEX-X15G-2126-SM-4PQZR	0.783207761502141
GTEX-X261-2426-SM-4PQZU	0.744919319407015
GTEX-X3Y1-1926-SM-4PQZO	0.636232906211487
GTEX-X5EB-1726-SM-4E3J7	0.800121524035487
GTEX-XGQ4-2626-SM-4AT6B	0.696335567848085
GTEX-XMK1-2626-SM-4B65R	0.807172499006609
GTEX-XV7Q-2426-SM-4BRV8	0.777125651455958
GTEX-Y111-2626-SM-4TT24	0.726884960233207
GTEX-Y3I4-1926-SM-4TT8L	0.824722823392244
GTEX-Y5V6-2226-SM-4VDTC	0.781245422292824
GTEX-YB5K-1726-SM-5IFIZ	0.737001578476129
GTEX-YF7O-2226-SM-5CVN8	0.754621213841239
GTEX-ZC5H-2726-SM-5KLZW	0.801527324505159
GTEX-ZP4G-1926-SM-57WDZ	0.738501240507384
GTEX-ZPU1-2326-SM-57WEP	0.724262265351296
GTEX-ZQG8-2126-SM-4YCF1	0.757563737455749
GTEX-ZQUD-2126-SM-51MSY	0.520467195234018
GTEX-ZT9W-2126-SM-51MSF	0.702702432610286
GTEX-ZXG5-2826-SM-5NQ8T	0.815381579374
