## Additional file 6 for "Transcriptome diversity is a systematic source of bias in RNA-sequencing data": arora_gtex_mskcc_TPM_stomach.txt

sample_id	transcriptome_diversity
GTEX-111CU-0926-SM-5EGIK	0.500711148428441
GTEX-111YS-1126-SM-5GZYQ	0.558160934063269
GTEX-1122O-1926-SM-5EGIQ	0.520818454162277
GTEX-117YW-2226-SM-5N9DB	0.485441642945803
GTEX-11DXX-1326-SM-5GIDZ	0.737692539146476
GTEX-11EI6-2426-SM-5PNVS	0.779376173761461
GTEX-11EM3-1026-SM-5A5KL	0.51809114093894
GTEX-11EQ9-1226-SM-5987E	0.788192978818319
GTEX-11GSP-2126-SM-5HL5E	0.408945371355502
GTEX-11I78-1726-SM-5A5M3	0.582456311338352
GTEX-11NSD-1426-SM-5HL67	0.421780155620141
GTEX-11NUK-2426-SM-5BC4U	0.735488642115014
GTEX-11P82-0726-SM-5PNYL	0.78860097945445
GTEX-11TT1-0726-SM-5GU5A	0.588544499853077
GTEX-11VI4-0326-SM-5EQ6L	0.792661285261379
GTEX-11WQK-2626-SM-5EQ4K	0.793972269861113
GTEX-1211K-1426-SM-5FQTF	0.783855137873917
GTEX-12696-1726-SM-5EQLH	0.387457653346875
GTEX-12BJ1-1726-SM-5HL9B	0.619182630713099
GTEX-12C56-0526-SM-5FQST	0.784125764169076
GTEX-12WSD-2326-SM-59HKQ	0.67701596147208
GTEX-12WSJ-0926-SM-5P9JD	0.774556930152167
GTEX-13111-1226-SM-5GCNC	0.793852205406319
GTEX-13113-0726-SM-5LZUF	0.656684295064462
GTEX-131XE-2226-SM-5PNYX	0.803106865727703
GTEX-131XF-1226-SM-5HL8V	0.549271856382996
GTEX-131XG-1226-SM-5EGH9	0.624526862654793
GTEX-132AR-2426-SM-5IFFD	0.764803594855603
GTEX-132QS-1826-SM-5IFFN	0.622850146609501
GTEX-1339X-1426-SM-5K7YO	0.783298285239087
GTEX-1399R-1126-SM-5IFIO	0.463611413949091
GTEX-139D8-2326-SM-5IFGE	0.744850165765406
GTEX-139YR-1926-SM-5LZXM	0.643179191991712
GTEX-13CF3-1926-SM-5K7WF	0.575036636194082
GTEX-13D11-2126-SM-5IFH2	0.577290088612947
GTEX-13FH7-1026-SM-5IJGF	0.627131221836224
GTEX-13FTW-1726-SM-5KM2B	0.595290109498301
GTEX-13FTX-0726-SM-5N9BI	0.589406819909555
GTEX-13O21-0926-SM-5IFGT	0.550263241658993
GTEX-13O3Q-2126-SM-5KM4C	0.790472852418977
GTEX-13O61-1126-SM-5L3FI	0.778857769613817
GTEX-13OVI-2426-SM-5KM4J	0.799853615733229
GTEX-13OW6-2526-SM-5IJEC	0.443992004443521
GTEX-13PVQ-2126-SM-5L3FW	0.715309183598826
GTEX-13QBU-1126-SM-5LU44	0.536465514688623
GTEX-13RTK-0226-SM-5RQHR	0.770663914327743
GTEX-13S7M-1826-SM-5RQK6	0.747438654133378
GTEX-13X6H-1626-SM-5Q5CT	0.759391960825609
GTEX-144GN-1226-SM-5O991	0.596974060943505
GTEX-145ME-1026-SM-5O9B4	0.798913357209414
GTEX-145MO-2226-SM-5Q5BN	0.714546484363238
GTEX-146FH-2126-SM-5SI9U	0.780133461340255
GTEX-146FR-2026-SM-5NQAI	0.792509027747958
GTEX-14BMU-1126-SM-5RQJ8	0.54564529766879
GTEX-14BMV-2226-SM-5RQHX	0.796950757574394
GTEX-NFK9-1526-SM-3LK7B	0.592340053809384
GTEX-O5YW-1526-SM-3MJGL	0.492885605115439
GTEX-OHPK-1526-SM-3MJGM	0.63937343542462
GTEX-OIZH-1526-SM-3NB1J	0.788559132952083
GTEX-OOBJ-1526-SM-3NB1Q	0.64148946460238
GTEX-OXRK-1626-SM-3NB17	0.441583917665822
GTEX-P4PP-1526-SM-3P61M	0.61153048551349
GTEX-P4PQ-1526-SM-3NMCK	0.790876445335939
GTEX-P4QT-1526-SM-3NMCT	0.78152366093871
GTEX-P78B-1826-SM-3P5YX	0.723860210344033
GTEX-PLZ6-0826-SM-3P61K	0.798019298797649
GTEX-POMQ-0826-SM-3P61H	0.726791165760185
GTEX-PW2O-1226-SM-48TCH	0.535478504276924
GTEX-PWN1-1526-SM-48TDA	0.547756309778831
GTEX-PWOO-1226-SM-48TCO	0.675144053026747
GTEX-PX3G-1526-SM-48U11	0.376843156637177
GTEX-Q2AH-1126-SM-48TZM	0.58242956650852
GTEX-Q2AI-0826-SM-48TZO	0.564638769472431
GTEX-Q734-1026-SM-48U16	0.472156471026508
GTEX-QCQG-0526-SM-48U2A	0.718665028823804
GTEX-QDVJ-1426-SM-48U1Y	0.654219498180784
GTEX-QDVN-1226-SM-48TZ5	0.724663970963331
GTEX-QLQ7-0826-SM-447B3	0.505382995305975
GTEX-QLQW-0726-SM-447AA	0.413454323981274
GTEX-QMRM-1126-SM-447BN	0.574362359079013
GTEX-QV31-0626-SM-447C5	0.552719210546178
GTEX-QV44-1226-SM-4R1KE	0.401304234728476
GTEX-QXCU-1926-SM-48FE4	0.573467319777124
GTEX-R53T-1226-SM-48FCT	0.477437437086421
GTEX-R55D-1526-SM-48FEJ	0.782048722908578
GTEX-R55G-1126-SM-48FDG	0.78556715977897
GTEX-RM2N-0826-SM-48FD3	0.464218781156285
GTEX-RU1J-0526-SM-46MUT	0.800288585291537
GTEX-RWS6-0926-SM-47JXE	0.596759812772866
GTEX-S341-0626-SM-4AD5T	0.642846497518257
GTEX-S3XE-1026-SM-4AD4O	0.620802194381478
GTEX-S4P3-0726-SM-4AD57	0.773080479235762
GTEX-S4Q7-0726-SM-4AD5F	0.692671731120607
GTEX-S4UY-1626-SM-4AD55	0.644269408693423
GTEX-S4Z8-1226-SM-4AD6W	0.799081455916656
GTEX-S7SF-0626-SM-4AD4V	0.816712901229666
GTEX-SIU7-1426-SM-4BRWT	0.787908376030903
GTEX-SNMC-0626-SM-4DM6H	0.566668437748978
GTEX-SNOS-0826-SM-4DM5N	0.66574565908559
GTEX-T5JC-1926-SM-4DM6Q	0.781495989521029
GTEX-T5JW-0926-SM-4DM5K	0.539316431030925
GTEX-T6MO-0726-SM-4DM58	0.545559503111051
GTEX-T8EM-1226-SM-4DM5J	0.724668833042861
GTEX-TKQ1-0526-SM-4DXTG	0.788001391036133
GTEX-TKQ2-0926-SM-4DXU5	0.811072103367276
GTEX-U8T8-1226-SM-4E3IH	0.774123631078063
GTEX-UJHI-1026-SM-4IHJP	0.791556304493078
GTEX-UJMC-1226-SM-4IHLI	0.453056759948031
GTEX-UPK5-2126-SM-4JBJK	0.803641000451559
GTEX-V1D1-1726-SM-4JBHB	0.627115237332281
GTEX-V955-1326-SM-4JBHR	0.507516485906051
GTEX-VJYA-1026-SM-4KL21	0.655200903311582
GTEX-W5WG-1726-SM-4LMI5	0.375280159647034
GTEX-WFG7-1326-SM-4LMK1	0.617528243037519
GTEX-WFG8-1326-SM-4LVN3	0.722422221922438
GTEX-WFJO-1126-SM-4LVLZ	0.790519514379922
GTEX-WFON-1126-SM-4LVMA	0.6305227681258
GTEX-WH7G-1526-SM-4LVMX	0.767286047773218
GTEX-WHWD-1426-SM-4OORU	0.57587482840579
GTEX-WRHK-0626-SM-4MVOE	0.562391752820188
GTEX-WZTO-2126-SM-4PQYW	0.693952372966914
GTEX-X15G-1126-SM-4PQZG	0.472212239940778
GTEX-XAJ8-0326-SM-47JYI	0.82004031608238
GTEX-XBED-1226-SM-4AT5V	0.596994337838154
GTEX-XQ8I-2026-SM-4BOOL	0.665488041572637
GTEX-XUZC-0726-SM-4BOPH	0.579450869374013
GTEX-XV7Q-1326-SM-4BRWM	0.776548978811284
GTEX-XXEK-0826-SM-4BRWG	0.478289470458774
GTEX-Y114-1226-SM-4TT88	0.789660870979417
GTEX-Y3I4-1626-SM-4TT7W	0.710926617635248
GTEX-Y3IK-1426-SM-4YCES	0.721624828357049
GTEX-Y5LM-1326-SM-5RQIS	0.631661038237201
GTEX-Y5V6-1326-SM-4VDTF	0.525125540415202
GTEX-Y8E4-1526-SM-4WWDI	0.672892336733457
GTEX-Y8LW-0826-SM-4WWDO	0.630403698872435
GTEX-Y9LG-1026-SM-5IFJN	0.719097575566489
GTEX-YEC3-1426-101806-SM-5PNXX	0.780556096433694
GTEX-YEC4-1426-SM-5IFHS	0.543407154166115
GTEX-YFCO-0826-SM-5LUAG	0.511918787884059
GTEX-YJ8A-1526-SM-5P9FT	0.44530722483601
GTEX-ZAB4-1526-SM-5CVN7	0.444108104587659
GTEX-ZDYS-1926-SM-5HL59	0.505702089379437
GTEX-ZE7O-3026-SM-51MS4	0.793939417180058
GTEX-ZF2S-1426-SM-57WET	0.621284711744129
GTEX-ZLFU-1326-SM-4WWET	0.540979660428368
GTEX-ZLV1-0826-SM-4WWEQ	0.686565376823729
GTEX-ZP4G-1226-SM-4WWCJ	0.556619109543827
GTEX-ZPIC-2026-SM-57WG3	0.804068810914861
GTEX-ZQUD-0826-SM-57WDQ	0.508535852139534
GTEX-ZTX8-0426-SM-59HLG	0.806352765713074
GTEX-ZV6S-0926-SM-57WGB	0.764554574449117
GTEX-ZV7C-1626-SM-5NQ7E	0.563690565146998
GTEX-ZVP2-1626-SM-5GU5D	0.725134075289667
GTEX-ZVT2-1626-SM-51MRC	0.411665845473918
GTEX-ZVT3-2126-SM-59HL2	0.676535178180262
GTEX-ZVZP-1726-SM-5GZWY	0.516411128819483
GTEX-ZXES-1426-SM-5NQ8S	0.676463096138415
GTEX-ZYFG-1326-SM-5GICJ	0.525501812092125
GTEX-ZYVF-2726-SM-5GID4	0.786103393146509
GTEX-ZYY3-1726-SM-5EGH3	0.682728338786967
GTEX-ZZ64-0426-SM-5E43F	0.431730095061288
GTEX-ZZPU-1426-SM-5GZZ6	0.635616657074201
