## Additional file 6 for "Transcriptome diversity is a systematic source of bias in RNA-sequencing data": arora_gtex_mskcc_TPM_thyroid.txt

sample_id	transcriptome_diversity
GTEX-111CU-0226-SM-5GZXC	0.817635459200308
GTEX-111FC-1026-SM-5GZX1	0.80954406721599
GTEX-111VG-0526-SM-5N9BW	0.832023709466137
GTEX-111YS-0726-SM-5GZY8	0.838640737490477
GTEX-1122O-0226-SM-5N9DA	0.821435723256099
GTEX-1128S-0126-SM-5H12S	0.831732923508046
GTEX-113JC-0126-SM-5EGJW	0.821306728989707
GTEX-117XS-0526-SM-5987Q	0.819098574531823
GTEX-117YW-0126-SM-5EGGN	0.829138731769503
GTEX-117YX-1226-SM-5H11S	0.816221537388283
GTEX-1192X-1126-SM-5EGGU	0.783466709028263
GTEX-11DXX-0226-SM-5P9HL	0.823875945977276
GTEX-11DXY-0426-SM-5H12R	0.826814115441483
GTEX-11DZ1-2726-SM-5A5KH	0.799938284147388
GTEX-11EI6-0726-SM-59866	0.806310708436804
GTEX-11EM3-0126-SM-5985K	0.808654829072632
GTEX-11EMC-0226-SM-5EGLP	0.801815321616629
GTEX-11EQ8-0826-SM-5N9FG	0.805307842024178
GTEX-11EQ9-0626-SM-5A5K1	0.825028050162375
GTEX-11GS4-0826-SM-5986J	0.815290322323477
GTEX-11I78-0526-SM-5986A	0.825718159870362
GTEX-11LCK-0526-SM-5A5M9	0.826783309636134
GTEX-11NSD-0126-SM-5987F	0.828983323641479
GTEX-11NUK-1026-SM-5HL5J	0.831872731877314
GTEX-11O72-2326-SM-5BC7H	0.814336771195546
GTEX-11P7K-0226-SM-5986Z	0.825173848254768
GTEX-11P81-0126-SM-5HL5Y	0.82084794997466
GTEX-11TT1-1126-SM-5P9GV	0.811890589645258
GTEX-11TTK-0826-SM-5N9EG	0.775784345718566
GTEX-11TUW-0226-SM-5LU8X	0.839665848779623
GTEX-11UD2-0626-SM-5GU6L	0.822147764034524
GTEX-11VI4-0226-SM-5GU6C	0.81741176337753
GTEX-11ZTS-1126-SM-5LU9X	0.842626719433723
GTEX-11ZTT-1026-SM-5EQKF	0.790177375654556
GTEX-11ZVC-0126-SM-5986G	0.821918856865936
GTEX-1211K-0726-SM-5FQUW	0.809828670669275
GTEX-1212Z-0426-SM-5FQT6	0.820995921186896
GTEX-12584-0826-SM-5FQSK	0.823562047382299
GTEX-12696-0326-SM-5EGL4	0.818956777488357
GTEX-12BJ1-0426-SM-5FQSO	0.807001454654758
GTEX-12WSB-0726-SM-5N9GD	0.825918641326149
GTEX-12WSC-0826-SM-5EQ5Q	0.813066736570241
GTEX-12WSD-0926-SM-5GCNL	0.828424515542707
GTEX-12WSH-0226-SM-5GCOG	0.805185091507361
GTEX-12WSJ-0326-SM-5GCMT	0.822231592970555
GTEX-12WSK-0926-SM-5CVNQ	0.804325434079526
GTEX-12WSL-0626-SM-5GCOY	0.834487434560632
GTEX-12WSN-0726-SM-5GCMS	0.820748382926194
GTEX-12ZZX-1226-SM-5EGHS	0.820418902469717
GTEX-12ZZZ-1226-SM-59HK1	0.801676708912436
GTEX-13111-0226-SM-5EQ55	0.82859832576081
GTEX-13112-0326-SM-5P9IW	0.839920649220014
GTEX-13113-0126-SM-5LZVX	0.829326939812812
GTEX-1313W-0726-SM-5EGK1	0.806285152602459
GTEX-131XE-0126-SM-5LZVC	0.816144450205887
GTEX-131XF-1826-SM-5EGKG	0.831098013076661
GTEX-131XG-0226-SM-5IFG1	0.827646532371601
GTEX-132AR-1126-SM-5P9GA	0.821946251367687
GTEX-132NY-1026-SM-5P9IY	0.828930458114926
GTEX-132QS-0326-SM-5IJFN	0.817859120047324
GTEX-133LE-0326-SM-5P9G4	0.822781176415467
GTEX-1399R-0126-SM-5IFEV	0.819056212961393
GTEX-139TS-0126-SM-5K7XJ	0.818169955502082
GTEX-139UW-0126-SM-5KM1B	0.824009770587121
GTEX-13CF3-0926-SM-5LZZC	0.82068013399152
GTEX-13D11-0226-SM-5LZXL	0.804005788762781
GTEX-13FHP-0926-SM-5L3EC	0.832259650487948
GTEX-13FTW-0626-SM-5IFEX	0.817118939217095
GTEX-13FTY-0726-SM-5J2OH	0.814898364318168
GTEX-13FXS-0726-SM-5LZXJ	0.804309342699737
GTEX-13G51-1226-SM-5K7Z3	0.843532568120764
GTEX-13IVO-0926-SM-5KLZP	0.813780801218155
GTEX-13JVG-0926-SM-5IJE1	0.815035724962075
GTEX-13N11-1026-SM-5K7XQ	0.820146194705323
GTEX-13N1W-0826-SM-5MR5J	0.805409916391772
GTEX-13N2G-0726-SM-5MR38	0.827056421363281
GTEX-13NYB-0726-SM-5MR4J	0.810085379441534
GTEX-13NYC-2426-SM-5MR3K	0.79741475157924
GTEX-13NZ8-0226-SM-5J2OK	0.812075806528023
GTEX-13NZ9-1126-SM-5MR37	0.831243310278454
GTEX-13O1R-0826-SM-5J2MB	0.815487501121662
GTEX-13O21-2226-SM-5MR3L	0.827552203272753
GTEX-13O3O-0926-SM-5KM1F	0.836299967991626
GTEX-13O3P-0726-SM-5J2OM	0.832506554709385
GTEX-13O3Q-0626-SM-5IJG1	0.830188458437927
GTEX-13OVG-0226-SM-5LU93	0.83491696413216
GTEX-13OVI-0826-SM-5KLZ8	0.808397210880794
GTEX-13OW5-0626-SM-5J2N2	0.814283134918746
GTEX-13OW6-0726-SM-5L3FX	0.826745697541303
GTEX-13OW7-0826-SM-5L3EL	0.825589963384788
GTEX-13OW8-0126-SM-5IJE5	0.800866960175309
GTEX-13PL6-1026-SM-5L3E5	0.814047742716509
GTEX-13PVQ-0726-SM-5L3GI	0.824575614409598
GTEX-13QBU-0626-SM-5J2OG	0.819570383637949
GTEX-13RTK-0326-SM-5RQHS	0.824340184834483
GTEX-13S86-1126-SM-5RQJX	0.832549993175444
GTEX-13VXT-0626-SM-5SIA1	0.832970859916692
GTEX-13VXU-0826-SM-5KLZ2	0.810190533971794
GTEX-13W46-0926-SM-5LU3T	0.840534997955795
GTEX-13X6H-0526-SM-5LU4Q	0.82195194666935
GTEX-13X6J-0826-SM-5LU32	0.811164984756008
GTEX-13YAN-0926-SM-5O9C3	0.826317387256004
GTEX-144GM-0226-SM-5Q5CB	0.808174537329715
GTEX-144GO-0126-SM-5LUAO	0.794138059885794
GTEX-145LU-0426-SM-5O9AH	0.829462122897452
GTEX-145ME-0126-SM-5S2QM	0.834124861154066
GTEX-145MG-0826-SM-5Q5C2	0.808002144851704
GTEX-145MH-0426-SM-5LU8T	0.804937144463184
GTEX-145MI-1126-SM-5O9AK	0.826356521454199
GTEX-146FQ-0726-SM-5LUA7	0.83898453630437
GTEX-146FR-0326-SM-5SI8U	0.814132620549402
GTEX-14753-0926-SM-5Q5BI	0.831653592389755
GTEX-148VJ-0726-SM-5LU8J	0.835209841868122
GTEX-1497J-0126-SM-5Q5BK	0.82381445088704
GTEX-14A5H-0726-SM-5Q5DW	0.838220507921082
GTEX-14ABY-0926-SM-5Q5DY	0.808886483257693
GTEX-14AS3-0226-SM-5Q5B6	0.835635892925033
GTEX-14C38-0826-SM-5S2U8	0.814095275409207
GTEX-14E6C-2626-SM-5RQJP	0.828089898895293
GTEX-14ICL-0426-SM-5RQJ3	0.814566550865798
GTEX-N7MS-2326-SM-2HMLD	0.803689404879838
GTEX-NFK9-0726-SM-2HMJW	0.832857082322404
GTEX-OHPK-2626-SM-2HMK9	0.820641414145347
GTEX-OHPM-2626-SM-33HC5	0.816397000383115
GTEX-OIZG-0226-SM-2TC5L	0.818799658327278
GTEX-OIZH-2626-SM-2HMJM	0.824309915469229
GTEX-OIZI-0726-SM-2XCEI	0.826433819708983
GTEX-OOBJ-2626-SM-2I3F6	0.838090791548032
GTEX-OOBK-2626-SM-2HMKY	0.814207738126901
GTEX-OXRK-0626-SM-2HMJ5	0.825613139908791
GTEX-OXRO-1226-SM-48TDL	0.806708134579558
GTEX-OXRP-0326-SM-33HBJ	0.801705313511145
GTEX-P4PQ-2626-SM-33HC9	0.82683377121889
GTEX-P4QS-2626-SM-2I3EV	0.827664063073972
GTEX-P4QT-2626-SM-2I3FM	0.822169543661038
GTEX-POYW-0826-SM-2XCEM	0.853864826820825
GTEX-PWCY-2326-SM-2I3EQ	0.828000831954923
GTEX-PWN1-2626-SM-2I3FH	0.835894986427209
GTEX-PWOO-0926-SM-2I3EC	0.837186637437531
GTEX-Q2AG-0826-SM-2HMKF	0.83557253601704
GTEX-Q2AH-0726-SM-2I3EA	0.834739389651492
GTEX-Q2AI-0326-SM-2I3EK	0.82479521450255
GTEX-Q734-0526-SM-2I3EH	0.839603119079969
GTEX-QDVN-0626-SM-2I3FP	0.817879862268309
GTEX-QV44-0826-SM-2S1RG	0.841071072515284
GTEX-QXCU-0326-SM-2TC63	0.834293835203987
GTEX-R55C-0626-SM-2TF4Q	0.842570990702632
GTEX-R55E-0826-SM-2TC5M	0.8098161939615
GTEX-REY6-0526-SM-2TF5M	0.844951727061976
GTEX-RM2N-0526-SM-2TF4N	0.837544182760777
GTEX-RN64-0626-SM-2TC5V	0.83338119971245
GTEX-RNOR-0926-SM-2TF56	0.81499375064964
GTEX-RTLS-0626-SM-5SI7Z	0.830404404718757
GTEX-RU72-0126-SM-2TF6Z	0.831612903873846
GTEX-RVPV-1226-SM-2TF73	0.800470565410082
GTEX-RWS6-0626-SM-2XCAS	0.837497652392034
GTEX-S32W-0726-SM-2XCBL	0.829757517617157
GTEX-S341-0226-SM-5S2VG	0.818586246142697
GTEX-S4Q7-0326-SM-3K2B1	0.825395041473471
GTEX-S7SE-0726-SM-2XCD7	0.820928183606286
GTEX-SE5C-0726-SM-4BRWY	0.835577656526811
GTEX-SIU8-0626-SM-2XCDN	0.846587126639061
GTEX-SJXC-0726-SM-2XCFJ	0.829514297910266
GTEX-SN8G-1526-SM-4DM79	0.801335790986079
GTEX-SNOS-0226-SM-32PLR	0.815200781999121
GTEX-SUCS-0226-SM-32PLQ	0.822170029360412
GTEX-T6MO-0226-SM-32QOL	0.814610305177422
GTEX-TKQ1-0126-SM-33HB3	0.819881645367984
GTEX-TSE9-0626-SM-3DB8B	0.820871010389916
GTEX-U4B1-0626-SM-3DB8L	0.828245292690691
GTEX-U8T8-2326-SM-3DB96	0.81251663956567
GTEX-UJMC-0326-SM-3GAE2	0.830033224815074
GTEX-V1D1-0926-SM-4JBHQ	0.851803319315573
GTEX-V955-0426-SM-3GAEL	0.81889460019766
GTEX-VUSG-0426-SM-3GIKD	0.835400365077757
GTEX-W5WG-1426-SM-4KKZP	0.828209297365043
GTEX-W5X1-0426-SM-3GILB	0.825676341447728
GTEX-WEY5-0526-SM-3GIKZ	0.823209464897854
GTEX-WFG7-0326-SM-5SI7L	0.825942964293634
GTEX-WFG8-0426-SM-3GILD	0.822038837522663
GTEX-WH7G-0526-SM-3NMBI	0.821793115991109
GTEX-WHPG-0226-SM-3NMB9	0.824346997337411
GTEX-WHSB-1626-SM-3LK6J	0.821154127510171
GTEX-WHSE-0626-SM-4RGNF	0.81368026313156
GTEX-WK11-0926-SM-3NMAU	0.802380916222879
GTEX-WL46-0126-SM-3TW8I	0.805051930787543
GTEX-WOFL-0726-SM-3MJG4	0.817565126544538
GTEX-WVLH-0626-SM-3MJG7	0.81631607566289
GTEX-WWYW-0826-SM-3NB2X	0.81256501607344
GTEX-WXYG-0226-SM-3NB2Y	0.829177481014771
GTEX-WY7C-0226-SM-3NB37	0.828276071809987
GTEX-WYBS-1926-SM-3NM8N	0.786696277569376
GTEX-WYJK-1626-SM-3NM9J	0.832946147424069
GTEX-WYVS-0326-SM-3NM9V	0.835740652026728
GTEX-X15G-0526-SM-3NMB7	0.84112951648418
GTEX-X4LF-0426-SM-3NMB5	0.836904059392326
GTEX-X4XX-0926-SM-46MV7	0.846324363312673
GTEX-X4XY-0826-SM-4E3JM	0.829425495230051
GTEX-X5EB-0726-SM-46MVR	0.832901279328673
GTEX-X8HC-0726-SM-46MWG	0.828882209242203
GTEX-XBED-0126-SM-47JY7	0.8265373386497
GTEX-XBEW-0126-SM-4AT66	0.838839962926758
GTEX-XGQ4-0426-SM-4AT4I	0.822125476793941
GTEX-XLM4-0726-SM-4AT64	0.779777684085813
GTEX-XMK1-0626-SM-4B65A	0.820550246692425
GTEX-XUJ4-0726-SM-4BOOP	0.817413189812459
GTEX-XUW1-1026-SM-4BONY	0.830596558301052
GTEX-XUZC-0126-SM-4BOO6	0.821100850175377
GTEX-XV7Q-0326-SM-4BRVM	0.836674349816496
GTEX-XXEK-1326-SM-4BRV1	0.826861819830989
GTEX-Y111-1926-SM-4SOIS	0.809670471274543
GTEX-Y114-0626-SM-4TT98	0.812434441263651
GTEX-Y3I4-0226-SM-4TT27	0.827720593461251
GTEX-Y3IK-0526-SM-4WWE3	0.824852014028713
GTEX-Y5LM-0626-SM-4V6G4	0.82130218097775
GTEX-Y5V5-0326-SM-5RQJG	0.828346201857818
GTEX-Y5V6-0526-SM-4VBRV	0.815086897359363
GTEX-Y8E4-0126-SM-4VBQ2	0.831250292132997
GTEX-Y9LG-0426-SM-4VBRT	0.819504246958903
GTEX-YB5E-0626-SM-4VDSE	0.787412882490241
GTEX-YEC3-0826-SM-4WWFP	0.811912639439474
GTEX-YEC4-0626-SM-5CVLU	0.811765440296097
GTEX-YF7O-0726-SM-4W213	0.818180747558868
GTEX-YFCO-0326-SM-4W1ZP	0.801474415745012
GTEX-YJ89-0726-SM-5P9F7	0.817222288321617
GTEX-ZA64-0426-SM-5HL96	0.807154597321567
GTEX-ZAB5-0726-SM-5P9JG	0.847168348379294
GTEX-ZAK1-0726-SM-5HL8Q	0.825426485055124
GTEX-ZC5H-0626-SM-5LU9K	0.835927806683349
GTEX-ZDTS-0926-SM-4WAXG	0.820292416580804
GTEX-ZDYS-0626-SM-5J2N5	0.827298350556998
GTEX-ZE7O-1126-SM-57WC8	0.819063556017039
GTEX-ZGAY-1026-SM-4WWBR	0.813160679936152
GTEX-ZLFU-0626-SM-4WWBO	0.834544952142009
GTEX-ZLWG-0526-SM-4WWFB	0.80712603119801
GTEX-ZPCL-0126-SM-4WWC8	0.816868567768388
GTEX-ZPU1-0426-SM-4WWCA	0.841837600893382
GTEX-ZT9W-0226-SM-4YCCZ	0.818914967453147
GTEX-ZT9X-0226-SM-51MT2	0.815232321398031
GTEX-ZTPG-0826-SM-5DUVC	0.800857001086312
GTEX-ZV6S-0226-SM-59HJT	0.823260194992495
GTEX-ZV7C-0126-SM-57WDE	0.838031397643035
GTEX-ZVP2-0426-SM-57WC2	0.820647882998996
GTEX-ZVT3-0726-SM-5GICN	0.825549228579998
GTEX-ZVZP-1026-SM-5GICI	0.82226916285279
GTEX-ZVZQ-0626-SM-59HJU	0.834241472477796
GTEX-ZXG5-0926-SM-5NQ8H	0.805028976367953
GTEX-ZY6K-0226-SM-5SIAY	0.817620799807342
GTEX-ZYFC-0926-SM-5GZWW	0.798998244789033
GTEX-ZYFG-0626-SM-5GZYA	0.817331046472295
GTEX-ZYT6-0426-SM-5GID3	0.810218942973965
GTEX-ZYW4-1126-SM-5SI99	0.801632755554533
GTEX-ZZ64-0126-SM-5GZXA	0.814306996319405
GTEX-ZZPU-1326-SM-5GZWS	0.835870774030131
