## Additional file 6 for "Transcriptome diversity is a systematic source of bias in RNA-sequencing data": arora_gtex_mskcc_TPM_uterus.txt

sample_id	transcriptome_diversity
GTEX-1117F-2426-SM-5EGGH	0.805450248557677
GTEX-113JC-2226-SM-5EGJG	0.807740988605201
GTEX-11DXX-1526-SM-5H115	0.812827055662407
GTEX-11EM3-1926-SM-5987U	0.795323513080276
GTEX-11I78-2126-SM-5A5K8	0.810117150428889
GTEX-11P81-1626-SM-5BC52	0.811278086147984
GTEX-11ZTS-2326-SM-5EQMY	0.821404450431463
GTEX-11ZTT-1726-SM-5EQL4	0.794431751214854
GTEX-12WSD-2826-SM-59HKT	0.817098668935448
GTEX-12WSG-2126-SM-5EGJ7	0.804008881632254
GTEX-12WSK-2026-SM-5CVNB	0.77465828251436
GTEX-12ZZX-2126-SM-5LZVL	0.798074597811031
GTEX-1313W-2826-SM-5P9G1	0.787778966715296
GTEX-131XG-2026-SM-5GCN5	0.813780782580811
GTEX-131YS-2326-SM-5IJFJ	0.790969660540925
GTEX-132AR-1526-SM-5KM1L	0.801939021821898
GTEX-1399S-2226-SM-5IFEW	0.810775291079649
GTEX-1399U-1326-SM-5IJET	0.769008801262175
GTEX-13D11-1226-SM-5IFGA	0.796622169823891
GTEX-13FTX-1026-SM-5J2O5	0.81467042905029
GTEX-13N11-1126-SM-5KM41	0.80129900256533
GTEX-13OVI-1026-SM-5L3EM	0.803512933000052
GTEX-13OVJ-2326-SM-5IJGA	0.774314565585339
GTEX-13PL7-2026-SM-5IFGK	0.800632649678491
GTEX-13QBU-1626-SM-5LU4S	0.788425715426332
GTEX-13S7M-1726-SM-5RQK3	0.814843617471334
GTEX-13U4I-1926-SM-5LU39	0.798619771718493
GTEX-13VXT-1626-SM-5IJES	0.818930930795412
GTEX-145ME-1326-SM-5O98Q	0.794846064192203
GTEX-14BIM-2226-SM-5SI8Y	0.781797909303957
GTEX-14BMU-1826-SM-5RQII	0.799251460795835
GTEX-N7MT-0726-SM-3TW8S	0.790269513003182
GTEX-OHPL-2026-SM-3TW8R	0.800965658905693
GTEX-P4PP-2026-SM-3P61N	0.81444433260095
GTEX-P4QT-2026-SM-3NMCJ	0.826720954162348
GTEX-P78B-2526-SM-3P5ZY	0.801671547378671
GTEX-POMQ-1226-SM-3P61F	0.789491109894665
GTEX-PWN1-2026-SM-48TD9	0.786158416575709
GTEX-PX3G-2026-SM-48U1H	0.822676360595767
GTEX-Q734-1626-SM-48U1B	0.807730120219012
GTEX-QCQG-1326-SM-48U24	0.810983185270427
GTEX-R55G-1626-SM-48FF4	0.783713091952756
GTEX-RU72-2626-SM-4TT75	0.792877604706142
GTEX-RWS6-1326-SM-47JXB	0.785032637889324
GTEX-S341-1026-SM-4AD71	0.782313985308743
GTEX-S4UY-1226-SM-4AD51	0.800504833260557
GTEX-T2IS-2226-SM-4DM65	0.792150723445708
GTEX-T5JW-1526-SM-4DM5E	0.793353955832184
GTEX-T6MO-1526-SM-4DM57	0.800166580416055
GTEX-TMMY-2226-SM-4DXTN	0.792861343463775
GTEX-U3ZN-0726-SM-4DXT5	0.818367102229126
GTEX-UPIC-1526-SM-4IHLU	0.809563237051019
GTEX-W5WG-1326-SM-4LMI9	0.796006702085069
GTEX-WEY5-0726-SM-4LMID	0.804924347448789
GTEX-WI4N-2426-SM-4OOSC	0.779724079146033
GTEX-WWYW-2826-SM-4MVOQ	0.773584918898863
GTEX-XUJ4-1526-SM-4BONU	0.78166809615192
GTEX-XUW1-0226-SM-4BOOS	0.800402415095293
GTEX-XUZC-0926-SM-4BOQF	0.82617006983961
GTEX-XYKS-1626-SM-4BRUQ	0.801491589971394
GTEX-Y3IK-2126-SM-4YCDS	0.784782021267553
GTEX-YFC4-2826-SM-5P9FR	0.809250604896279
GTEX-YJ8O-1126-SM-5P9IS	0.815521659690113
GTEX-ZAK1-2526-SM-5S2N7	0.801025875719671
GTEX-ZLWG-1026-SM-4WWC4	0.812227879352964
GTEX-ZP4G-0726-SM-4WWF2	0.790954339073256
GTEX-ZTPG-2026-SM-5O999	0.800524730221995
GTEX-ZV6S-1526-SM-5NQ7O	0.737920538195248
GTEX-ZVT2-0426-SM-5E44S	0.813739691655738
GTEX-ZXES-0726-SM-5E451	0.793021025668925
GTEX-ZYVF-0526-SM-5E43E	0.768796326183507
