## Additional file 6 for "Transcriptome diversity is a systematic source of bias in RNA-sequencing data": arora_gtex_mskccBatch_TPM_bladder.txt

sample_id	transcriptome_diversity
GTEX-S32W-1126-SM-4AD5V	0.761945379997237
GTEX-S3XE-1226-SM-4AD4L	0.766963515201681
GTEX-S4Q7-0926-SM-4AD5D	0.784382291936763
GTEX-S4UY-0926-SM-4AD6O	0.77742851138221
GTEX-SE5C-1026-SM-4BRUG	0.723969108816389
GTEX-SNMC-0826-SM-4DM66	0.796369010554092
GTEX-SNOS-0526-SM-4DM54	0.783723947129228
GTEX-U3ZM-0826-SM-4DXU6	0.74657416770202
GTEX-U4B1-1226-SM-4DXT7	0.776593686015608
