## Additional file 6 for "Transcriptome diversity is a systematic source of bias in RNA-sequencing data": arora_gtex_mskccBatch_TPM_breast.txt

sample_id	transcriptome_diversity
GTEX-1117F-2826-SM-5GZXL	0.747614959369681
GTEX-11EM3-1326-SM-5N9C6	0.74957421014105
GTEX-11I78-2226-SM-5PNYA	0.79366064427206
GTEX-11P81-1926-SM-5BC53	0.808871045613697
GTEX-1211K-1926-SM-5EQLB	0.786443535349602
GTEX-1269C-2426-SM-5FQSN	0.800404057037427
GTEX-12WSB-0626-SM-59HJO	0.784103632113317
GTEX-12WSK-2226-SM-5GCO5	0.765819053453342
GTEX-12ZZX-1126-SM-5EGKB	0.786310297691359
GTEX-13113-1726-SM-5GCOO	0.781935304342855
GTEX-1313W-0826-SM-5EQ4T	0.751436358543645
GTEX-131XW-0726-SM-5EGK3	0.762034377833162
GTEX-131YS-0626-SM-5EGKL	0.762117136048337
GTEX-132AR-0826-SM-5EGK6	0.7462924815985
GTEX-133LE-1726-SM-5K7VQ	0.770101109282733
GTEX-1399U-1826-SM-5PNZ1	0.764651464828929
GTEX-13CF3-2126-SM-5IFJP	0.785659587371503
GTEX-13D11-1026-SM-5IJFB	0.759546745113494
GTEX-13FTX-1126-SM-5N9EN	0.763941521645269
GTEX-13FTY-2226-SM-5J1ND	0.443895619994389
GTEX-13N11-1726-SM-5J1OJ	0.81270030060022
GTEX-13O3O-0826-SM-5K7WE	0.753448178191341
GTEX-13PL6-2926-SM-5L3I2	0.773492432112662
GTEX-13QIC-2326-SM-5LU5N	0.785517020372659
GTEX-13W3W-1226-SM-5LU4H	0.806444911981334
GTEX-145ME-1526-SM-5Q5F2	0.74233426766514
GTEX-146FH-0826-SM-5SI8T	0.807364686397432
GTEX-14AS3-1626-SM-5S2OY	0.661139644676701
GTEX-Q2AG-0326-SM-48U1O	0.82032351442517
GTEX-QDT8-0626-SM-48TYW	0.792013755700184
GTEX-QVJO-1826-SM-447C9	0.795537729229559
GTEX-R53T-1526-SM-48FEK	0.81260868791457
GTEX-RU72-0626-SM-46MUI	0.804246403224978
GTEX-S32W-2026-SM-4AD6E	0.79088435011801
GTEX-S341-1526-SM-4AD6K	0.812348153841314
GTEX-S4UY-0726-SM-4AD6X	0.790790457170769
GTEX-SE5C-2126-SM-4BRUJ	0.789787265638293
GTEX-T5JW-2026-SM-4DM63	0.810619669340394
GTEX-T6MO-0326-SM-32QOK	0.787180262513077
GTEX-TML8-1226-SM-32QON	0.815245044643695
GTEX-U3ZN-1926-SM-4DXSG	0.813548345973029
GTEX-UJHI-1426-SM-3DB9C	0.800720880022769
GTEX-VJWN-0726-SM-3GIJ8	0.765253022051826
GTEX-WI4N-1426-SM-3LK7H	0.797645898244289
GTEX-WRHU-0326-SM-3MJFY	0.821387324865542
GTEX-WXYG-2226-SM-4E3IM	0.813086547076036
GTEX-WYBS-0926-SM-3NM94	0.815539509737348
GTEX-WYVS-1726-SM-3NMAY	0.805056543667149
GTEX-X15G-1626-SM-3NMB3	0.80134938548194
GTEX-X4EP-2926-SM-3P5YQ	0.798276462203117
GTEX-XMD2-0926-SM-4WWEF	0.757535932670272
GTEX-XUJ4-1926-SM-4BOOV	0.771183997438504
GTEX-XUW1-2326-SM-4BOO5	0.769379108038563
GTEX-XUZC-1626-SM-4BRVP	0.758509285889503
GTEX-XV7Q-2326-SM-4BRVZ	0.788820299324866
GTEX-Y114-2026-SM-4TT7L	0.7967115784815
GTEX-Y3IK-2326-SM-4WWDT	0.7971707622612
GTEX-Y5LM-1726-SM-4VDSX	0.768437606682129
GTEX-Y5V5-2126-SM-4WWFO	0.796032615137526
GTEX-Y8LW-1626-SM-5IFHX	0.802214838767255
GTEX-YB5K-1626-SM-5IFIN	0.783629848106856
GTEX-YFC4-1426-SM-5IFJG	0.811446921074862
GTEX-YJ8O-2226-SM-5IFHW	0.800449976146593
GTEX-ZAJG-0626-SM-5HL8X	0.73957903579032
GTEX-ZC5H-2626-SM-5J2MG	0.784007536022903
GTEX-ZF29-1926-SM-5S2P1	0.82000165347466
GTEX-ZF2S-2026-SM-5E461	0.808125581088134
GTEX-ZF3C-2326-SM-5S2MZ	0.797957929238877
GTEX-ZLV1-1426-SM-4WWES	0.799495047507284
GTEX-ZPIC-1126-SM-5BC7F	0.784352472871766
GTEX-ZQG8-0726-SM-5P9H9	0.761260985823529
GTEX-ZV6S-1826-SM-5NQ8D	0.786395001583681
GTEX-ZVT2-1826-SM-5NQ8W	0.689120758029748
GTEX-ZVT4-1026-SM-57WC4	0.784027026448311
GTEX-ZVZQ-0826-SM-51MRF	0.785486637557832
GTEX-ZXES-0826-SM-5E43C	0.786124121193733
GTEX-ZYWO-2326-SM-5GZY4	0.767283024446493
