## Additional file 6 for "Transcriptome diversity is a systematic source of bias in RNA-sequencing data": arora_gtex_mskccBatch_TPM_cervix.txt

sample_id	transcriptome_diversity
GTEX-S32W-1526-SM-4AD6Z	0.750927565969101
GTEX-S341-1126-SM-4AD6T	0.774503910063051
GTEX-S4UY-1426-SM-4AD6Y	0.778878315389364
GTEX-TSE9-2826-SM-4DXTF	0.69027133747869
GTEX-S32W-1626-SM-4AD6G	0.758728349550164
GTEX-S341-1326-SM-4AD72	0.364027761111976
GTEX-T6MO-1426-SM-4DM73	0.339691343742691
GTEX-TSE9-2726-SM-4DXSQ	0.71114983082846
