## Additional file 6 for "Transcriptome diversity is a systematic source of bias in RNA-sequencing data": arora_gtex_mskccBatch_TPM_colon.txt

sample_id	transcriptome_diversity
GTEX-111CU-1226-SM-5EGIN	0.803715511405735
GTEX-111YS-1826-SM-5GIEP	0.803043388487824
GTEX-1122O-1426-SM-5H11R	0.806876980328098
GTEX-117XS-2226-SM-5GIE1	0.785911138331191
GTEX-117YX-0526-SM-5EGJH	0.806223831003536
GTEX-11DXX-1926-SM-5EGJK	0.801653089051694
GTEX-11DXY-2026-SM-5N9CZ	0.800353350211702
GTEX-11DXZ-1626-SM-5GIDI	0.790931406323815
GTEX-11EI6-2626-SM-5PNVT	0.787426687626898
GTEX-11EMC-1426-SM-5N9E4	0.791767477258339
GTEX-11EQ9-1526-SM-5PNY7	0.80755683428405
GTEX-11GS4-1826-SM-5HL4T	0.800271785926821
GTEX-11I78-1326-SM-5PNY9	0.799818879044903
GTEX-11ONC-1926-SM-5GU75	0.805781965624433
GTEX-11P7K-1826-SM-5HL5A	0.788177807897763
GTEX-11P81-1426-SM-5P9JN	0.773716923655107
GTEX-11PRG-2026-SM-5GU5F	0.796924383043917
GTEX-11TT1-0926-SM-5GU5M	0.779552533376408
GTEX-11TUW-2326-SM-5EQMO	0.784774304694339
GTEX-11ZTS-1526-SM-5N9G7	0.791896294822511
GTEX-11ZTT-1626-SM-5EQKR	0.801387226025851
GTEX-11ZU8-1126-SM-5EQ5K	0.782234394517699
GTEX-1211K-1826-SM-5EGJ2	0.813061679845661
GTEX-1212Z-1826-SM-5FQSH	0.796966498629416
GTEX-12696-1926-SM-5EGJT	0.79840349873366
GTEX-12BJ1-2026-SM-5FQUH	0.795245185066422
GTEX-12WSG-2426-SM-5EQLZ	0.793645534591338
GTEX-12WSJ-1426-SM-5GCON	0.780497475633626
GTEX-12WSL-1826-SM-5LZW9	0.801585860268548
GTEX-12ZZX-2726-SM-5N9FT	0.772493310890201
GTEX-12ZZY-2726-SM-5EQ45	0.77662145580582
GTEX-13111-1926-SM-5GCOL	0.80913204092875
GTEX-131XE-1026-SM-5EGKE	0.794086226950477
GTEX-131XG-1526-SM-5GCNQ	0.810850828007168
GTEX-131YS-2926-SM-5EGKI	0.790975552283347
GTEX-132AR-2826-SM-5IJFV	0.781534995140179
GTEX-132NY-2726-SM-5PNY2	0.784807761562591
GTEX-1339X-1726-SM-5P9J9	0.755710279045228
GTEX-1399R-2126-SM-5K7WZ	0.793812789083669
GTEX-13CF2-1826-SM-5N9GK	0.794467395844168
GTEX-13CF3-1326-SM-5LZXZ	0.781411260880246
GTEX-13D11-0626-SM-5LZYY	0.791133993780625
GTEX-13FH7-1626-SM-5J2O9	0.795113977680202
GTEX-13FHO-2726-SM-5K7VG	0.757533059708179
GTEX-13G51-2126-SM-5IJD9	0.778596206357529
GTEX-13N2G-2226-SM-5IJCU	0.80163742591813
GTEX-13O1R-2426-SM-5KLZZ	0.767132385297623
GTEX-13O61-1526-SM-5KM3P	0.805060010559745
GTEX-13OVI-2126-SM-5KM3U	0.785819754167859
GTEX-13OVJ-1826-SM-5KM2D	0.760679304164075
GTEX-13OW6-2226-SM-5N9FL	0.808574366237524
GTEX-13OW8-2726-SM-5L3FZ	0.76790060643131
GTEX-13PVQ-2726-SM-5L3H7	0.79925172343355
GTEX-13PVR-1726-SM-5Q5EC	0.794241260518707
GTEX-13SLW-2826-SM-5Q5ES	0.79146678433981
GTEX-13U4I-2626-SM-5SI9C	0.800254016078916
GTEX-13VXT-2026-SM-5L3EW	0.812341585462116
GTEX-13X6I-2726-SM-5Q5ET	0.794068437179344
GTEX-13X6K-2726-SM-5O9DG	0.760583981627675
GTEX-145LS-2926-SM-5O99G	0.774402326399127
GTEX-145ME-1126-SM-5SIAT	0.811376580001798
GTEX-145MO-2626-SM-5QGPD	0.78766620318133
GTEX-146FH-2426-SM-5Q5EW	0.808836274889834
GTEX-147GR-2826-SM-5RQK8	0.767881618546981
GTEX-147JS-2626-SM-5S2UX	0.800342799457351
GTEX-148VJ-2426-SM-5NQ9Y	0.779191331688558
GTEX-14A5H-1626-SM-5SIAN	0.765600886042321
GTEX-14A5I-2426-SM-5Q5CP	0.777163044232682
GTEX-14BMU-1326-SM-5RQIH	0.792858769074041
GTEX-14C39-1626-SM-5S2P4	0.790371843379247
GTEX-WFG8-1726-SM-4LVM6	0.780211684724096
GTEX-WHPG-1626-SM-4M1ZL	0.799950146691366
GTEX-WHWD-1526-SM-4OORV	0.811383004612459
GTEX-WI4N-2226-SM-4OOS9	0.754722166164106
GTEX-WQUQ-2626-SM-4MVNP	0.808385007586063
GTEX-WYVS-1126-SM-4SOJX	0.812543522429001
GTEX-X15G-1526-SM-4PQZM	0.800724300436875
GTEX-X4EO-2726-SM-4E3HS	0.785358527711516
GTEX-XAJ8-0726-SM-47JY5	0.810747765114189
GTEX-XUJ4-2126-SM-4BOOX	0.762744521322232
GTEX-XUW1-1826-SM-4BOQD	0.818812019681774
GTEX-XV7Q-2226-SM-4BRVY	0.801632867881178
GTEX-XXEK-1826-SM-4BRVC	0.811435878531069
GTEX-Y114-1626-SM-4TT7I	0.800184001096664
GTEX-Y3I4-1126-SM-4TT7Y	0.791538221197288
GTEX-Y5LM-1426-SM-5RQJL	0.804644582075865
GTEX-YEC3-2026-SM-4WWFL	0.820137246134764
GTEX-YECK-2826-SM-5IFHF	0.795667458465697
GTEX-YF7O-1626-SM-5IFII	0.790726737597563
GTEX-YJ8A-1726-SM-5P9IQ	0.820295333437796
GTEX-Z93S-2626-SM-57WBX	0.774943292895703
GTEX-ZA64-1426-SM-5CVMC	0.782859912756763
GTEX-ZAB4-2426-SM-5HL8A	0.776123125036552
GTEX-ZAB5-1426-SM-5HL9D	0.802234149830815
GTEX-ZAJG-2626-SM-5S2NU	0.784296790209666
GTEX-ZDTS-2726-SM-5L3E2	0.760148751201835
GTEX-ZF28-2526-SM-57WFH	0.785333881720985
GTEX-ZG7Y-1826-SM-4WWD3	0.795097045249855
GTEX-ZLFU-1426-SM-4WWEU	0.777796109330226
GTEX-ZLV1-1326-SM-4WWER	0.781889045341915
GTEX-ZP4G-1526-SM-57WE5	0.794969031014249
GTEX-ZPIC-2626-SM-57WE2	0.794390240428955
GTEX-ZPU1-1726-SM-4WWFV	0.791599922928653
GTEX-ZQG8-2426-SM-57WEE	0.787615144356387
GTEX-ZT9W-1726-SM-51MS3	0.78078025028718
GTEX-ZTSS-1226-SM-51MSZ	0.785630563377485
GTEX-ZTTD-2626-SM-57WEX	0.79828933796809
GTEX-ZV6S-1126-SM-57WE9	0.80162391004398
GTEX-ZVT2-1726-SM-51MRO	0.779533538706355
GTEX-ZVT3-2826-SM-5GU6A	0.774252587815629
GTEX-ZVT4-2626-SM-5N9GJ	0.811528451590496
GTEX-ZY6K-1326-SM-5GZWP	0.806402158513531
GTEX-ZYFG-1826-SM-5GZWX	0.775638827528733
GTEX-ZYT6-2826-SM-5GICX	0.786429292343783
GTEX-ZZ64-0826-SM-5E449	0.808682296072458
GTEX-111CU-1426-SM-5GZYP	0.761209333018072
GTEX-111VG-2226-SM-5N9DU	0.795549459433316
GTEX-111YS-1626-SM-5GZZ9	0.804186797321159
GTEX-1122O-1526-SM-5N9CL	0.76326278292058
GTEX-1128S-1626-SM-5H12O	0.779579625443066
GTEX-117YW-1826-SM-5PNY5	0.75318750537868
GTEX-117YX-0826-SM-5H11J	0.789768466923767
GTEX-11DXX-1826-SM-5H126	0.760105491523515
GTEX-11DXZ-1726-SM-5H12M	0.769300717298943
GTEX-11EQ9-1426-SM-5987G	0.8017711246078
GTEX-11GSP-1626-SM-5986N	0.784925404022476
GTEX-11I78-1226-SM-5A5K6	0.774627386511909
GTEX-11NSD-1626-SM-5986U	0.803783365336306
GTEX-11O72-2226-SM-5PNW2	0.785057039264851
GTEX-11ONC-2026-SM-5HL61	0.792968198752049
GTEX-11P7K-1526-SM-5EGI7	0.782144126651373
GTEX-11P81-1126-SM-5GU5G	0.808986099844483
GTEX-11P82-1026-SM-5BC5J	0.758363080257034
GTEX-11TTK-2426-SM-5PNYO	0.76171577398074
GTEX-11TUW-2026-SM-5EQL8	0.810086085940452
GTEX-11ZVC-2126-SM-5EGJ1	0.795620445556189
GTEX-1211K-1726-SM-5FQUJ	0.789535958676194
GTEX-12BJ1-2126-SM-5BC5O	0.764428563251625
GTEX-12C56-0626-SM-5EGGC	0.778462505110882
GTEX-12KS4-2426-SM-5LU8P	0.808432078893482
GTEX-12WSJ-1526-SM-5GCNI	0.776762398052224
GTEX-12WSL-1626-SM-5GCMU	0.805312796486361
GTEX-13111-0726-SM-5DUVE	0.775788313988946
GTEX-131XE-0826-SM-5HL9W	0.786655830117775
GTEX-132AR-2726-SM-5PNVN	0.763748869353513
GTEX-133LE-1526-SM-5IFEN	0.782880252544452
GTEX-1399R-2226-SM-5P9JB	0.726080361921629
GTEX-1399S-1926-SM-5J2M5	0.768451932647834
GTEX-139T6-1326-SM-5IFFO	0.778722927924831
GTEX-139YR-2126-SM-5KM11	0.778078028105992
GTEX-13CF3-1426-SM-5K7YY	0.78985050957055
GTEX-13D11-0826-SM-5KLZJ	0.766421633401577
GTEX-13FH7-1526-SM-5J2N6	0.777043145364511
GTEX-13FHP-2426-SM-5KLZ5	0.797697123254468
GTEX-13O21-2426-SM-5MR4A	0.764607368789173
GTEX-13O3O-2526-SM-5L3DR	0.801574738275601
GTEX-13O61-1626-SM-5KM3T	0.805177357630345
GTEX-13OVG-1426-SM-5K7VP	0.786739622019374
GTEX-13OW5-2626-SM-5MR3M	0.799034188065476
GTEX-13PL7-2526-SM-5IFGR	0.769151497660816
GTEX-13QBU-1826-SM-5IJG3	0.773483581295367
GTEX-13S86-1626-SM-5Q5C5	0.774163947943291
GTEX-13U4I-2426-SM-5LU34	0.78743721280318
GTEX-13W3W-2126-SM-5K7UX	0.793633481348025
GTEX-144GM-1226-SM-5LU52	0.774678681470676
GTEX-145LS-2726-SM-5Q5D8	0.788205788121925
GTEX-145LT-0926-SM-5LU9C	0.777581129846718
GTEX-145ME-0826-SM-5O9AF	0.808094477599707
GTEX-145MN-1726-SM-5SIA6	0.772239989224133
GTEX-145MO-2426-SM-5NQ9W	0.78821162424979
GTEX-146FQ-1926-SM-5NQBY	0.769792867582084
GTEX-147F3-1926-SM-5SIB9	0.78372055497902
GTEX-147JS-2526-SM-5S2Q8	0.796500805650076
GTEX-148VJ-2626-SM-5QGPI	0.779211415018527
GTEX-14AS3-1126-SM-5Q5CR	0.803252438832194
GTEX-14C38-2626-SM-5RQI4	0.724295668724638
GTEX-14DAR-1526-SM-5RQIX	0.767905561402388
GTEX-14E6E-1526-SM-5RQIG	0.725825639587232
GTEX-NFK9-2026-SM-3LK5K	0.824329457881252
GTEX-O5YW-1426-SM-3MJHF	0.800723918435592
GTEX-OHPM-1426-SM-3TW8Y	0.782763415124446
GTEX-OIZH-1426-SM-3NB1O	0.791867989240306
GTEX-OXRK-1726-SM-3NB16	0.780881962345646
GTEX-OXRL-1426-SM-3NM9E	0.793548692081366
GTEX-P4QT-1426-SM-3NMCX	0.767070313783423
GTEX-P78B-1726-SM-3P5ZV	0.82153907792418
GTEX-PLZ5-1126-SM-3P613	0.774947311793484
GTEX-PWCY-1026-SM-48TD4	0.794264894329953
GTEX-PWN1-1426-SM-48TDF	0.777857025266498
GTEX-PWOO-1326-SM-48TCJ	0.768341345324274
GTEX-PX3G-1426-SM-48U1J	0.802736071800976
GTEX-Q2AH-1226-SM-48TZL	0.769976339926003
GTEX-Q2AI-0926-SM-48U1F	0.771503219390481
GTEX-Q734-1126-SM-48TZY	0.779014147541817
GTEX-QCQG-1626-SM-48U26	0.773295644122494
GTEX-QDVJ-1326-SM-48U1X	0.799769004080452
GTEX-QDVN-1326-SM-48TZ3	0.780983799608449
GTEX-QEL4-1926-SM-4R1JI	0.792696365945198
GTEX-QLQ7-1126-SM-4R1KN	0.78591283835223
GTEX-QLQW-0426-SM-447A7	0.780967308990826
GTEX-QMRM-1226-SM-447C6	0.782968362276595
GTEX-QV31-0826-SM-4R1KR	0.775565378552748
GTEX-R53T-1326-SM-48FCQ	0.784251461691313
GTEX-R55D-1826-SM-48FEF	0.776180539621582
GTEX-R55G-1226-SM-48FDC	0.766475263389124
GTEX-RM2N-0926-SM-48FD1	0.786223312867089
GTEX-RU1J-1326-SM-46MUL	0.824461734273537
GTEX-S341-1426-SM-4AD6U	0.807827646245169
GTEX-S4P3-1226-SM-4AD4Y	0.798163543114078
GTEX-S4Q7-0826-SM-4AD5E	0.782378990718606
GTEX-S7SF-1926-SM-4AT5B	0.781951847315252
GTEX-SE5C-1526-SM-4BRWU	0.793863392842041
GTEX-SNOS-1226-SM-4DM5H	0.767700635474626
GTEX-T5JW-1126-SM-4DM5V	0.757995944182078
GTEX-T6MO-0826-SM-4DM51	0.809840535464796
GTEX-TKQ1-0626-SM-4DXTS	0.81038582905541
GTEX-TKQ2-1326-SM-4DXT9	0.791877698797757
GTEX-TML8-1326-SM-4DXTO	0.765420298990191
GTEX-U3ZM-1126-SM-4DXUB	0.789412209817306
GTEX-UJHI-1126-SM-4IHLN	0.755052113451966
GTEX-UJMC-1326-SM-4IHLS	0.791664518045441
GTEX-UPIC-1726-SM-4IHKG	0.791851321379061
GTEX-V955-1626-SM-4JBHJ	0.814010197457317
GTEX-VJYA-2026-SM-4KL1K	0.806595373918464
GTEX-W5WG-2426-SM-4LMI6	0.771787280289991
GTEX-WEY5-1426-SM-4LMJ3	0.787469474812496
GTEX-WFG7-1526-SM-4LVMG	0.777234488389794
GTEX-WFON-1426-SM-4LVMT	0.768138850408991
GTEX-WH7G-1326-SM-4LVMS	0.799155161766575
GTEX-WHWD-1226-SM-4OOS1	0.778623128478422
GTEX-WOFM-2026-SM-4OOSQ	0.756704936536898
GTEX-WQUQ-2526-SM-4MVNO	0.808603735797403
GTEX-X15G-1326-SM-4PQZJ	0.786550209584263
GTEX-X3Y1-1726-SM-4PQZL	0.808836253517191
GTEX-XAJ8-0426-SM-47JYJ	0.798615982674648
GTEX-XBED-1526-SM-4AT5W	0.775847910133719
GTEX-XBEW-1926-SM-4SOJO	0.797410440186176
GTEX-XGQ4-1226-SM-4AT67	0.792544050529511
GTEX-XMK1-1726-SM-4B64Z	0.78229288609174
GTEX-XQ8I-2126-SM-4BOOM	0.792860233236306
GTEX-XUJ4-2026-SM-4BOOW	0.759171452017548
GTEX-XUW1-1926-SM-4BOP1	0.798935825358674
GTEX-XUZC-1326-SM-4BRV2	0.769757406947261
GTEX-XV7Q-2126-SM-4BRVX	0.774521942528691
GTEX-XXEK-1926-SM-4BRVD	0.822564823629065
GTEX-XYKS-2226-SM-4E3IU	0.806452741502072
GTEX-Y114-1526-SM-4TT79	0.799926134472924
GTEX-Y3I4-1426-SM-4TT9C	0.785192549725412
GTEX-Y3IK-1826-SM-4WWDS	0.745062001747823
GTEX-Y5LM-1526-SM-4VDTA	0.768402922689999
GTEX-Y8E4-2426-SM-4WWDN	0.792609448333102
GTEX-Y8LW-1226-SM-4WWDP	0.77918361679817
GTEX-YB5E-1626-SM-5IFIQ	0.774084696522969
GTEX-YEC3-2426-SM-5IFJR	0.803735313339257
GTEX-YEC4-1926-SM-5IFHJ	0.811156213359324
GTEX-YF7O-1726-SM-5IFJ9	0.778090255702886
GTEX-Z93S-2426-SM-5HL8N	0.779802525383426
GTEX-ZAB4-2226-SM-5HL97	0.797080347545108
GTEX-ZF2S-1926-SM-4WWAN	0.76111463195058
GTEX-ZGAY-2126-SM-4YCFB	0.793522421484039
GTEX-ZLV1-1226-SM-4WWBX	0.783981984557614
GTEX-ZP4G-1726-SM-4WWCM	0.798045229773031
GTEX-ZPU1-1926-SM-57WDT	0.791759954355463
GTEX-ZTSS-1126-SM-5985O	0.803223514729963
GTEX-ZV7C-1526-SM-5NQ72	0.772918500006018
GTEX-ZVP2-1526-SM-5NQ82	0.779987064034253
GTEX-ZXES-1626-SM-5NQ7L	0.771757948701528
GTEX-ZY6K-1226-SM-5GZYL	0.797211722212711
GTEX-ZYFC-2626-SM-5NQ6S	0.8077574897577
GTEX-ZYFG-1926-SM-5GID5	0.79123530052196
GTEX-ZYVF-2826-SM-5GIDK	0.75621918948699
GTEX-ZYWO-1626-SM-5E44H	0.759490073130573
GTEX-ZZ64-0726-SM-5GZX4	0.8015711605619
