## Additional file 6 for "Transcriptome diversity is a systematic source of bias in RNA-sequencing data": arora_gtex_mskccBatch_TPM_esophagus_gas.txt

sample_id	transcriptome_diversity
GTEX-111YS-0826-SM-5GZYK	0.807885465784055
GTEX-1122O-1826-SM-5EGIP	0.805335759155502
GTEX-1192X-1826-SM-5GIE2	0.784652669838546
GTEX-11DXX-1226-SM-5GICD	0.808020939027978
GTEX-11DXY-1326-SM-5987Z	0.819183752273977
GTEX-11DYG-1926-SM-5H12I	0.790979375467851
GTEX-11EM3-0926-SM-5A5KK	0.82082914968846
GTEX-11EQ9-0926-SM-5HL6I	0.733112989730348
GTEX-11NUK-1726-SM-5A5L2	0.802564932176546
GTEX-11O72-2026-SM-5N9G8	0.813905517479479
GTEX-11OF3-2326-SM-5GU73	0.821762465053835
GTEX-11P7K-1426-SM-5EGKY	0.80640202723697
GTEX-11P81-1026-SM-5GU54	0.81707118546985
GTEX-11P82-0426-SM-5HL5D	0.798879769398371
GTEX-11UD2-1526-SM-5EQLQ	0.813607319512632
GTEX-11VI4-0826-SM-5GU5N	0.807285773909192
GTEX-11WQK-2226-SM-5CVL7	0.809254988102994
GTEX-11XUK-0926-SM-5EQL3	0.811195023792356
GTEX-11ZTS-2726-SM-5EQLU	0.819564590674563
GTEX-12696-1526-SM-5EGL6	0.800497313825698
GTEX-12BJ1-1526-SM-5LUAQ	0.794254248293557
GTEX-12C56-0426-SM-5FQU1	0.791617628396754
GTEX-12WSD-2026-SM-5HL7D	0.812330575948842
GTEX-12WSK-1326-SM-5CVNM	0.806634256846921
GTEX-12WSN-1826-SM-5LZUT	0.806181263511393
GTEX-131XE-1526-SM-5KM1A	0.813353124471322
GTEX-131XF-1126-SM-5HL8J	0.804356983530703
GTEX-132AR-2526-SM-5PNVM	0.802888591318687
GTEX-132NY-2026-SM-5L3FM	0.787315913776555
GTEX-132QS-1626-SM-5K7YZ	0.788970586914451
GTEX-1339X-1126-SM-5J2OI	0.807045703313092
GTEX-1399R-0926-SM-5J2N8	0.798355412628414
GTEX-1399S-1526-SM-5P9JC	0.779411826126496
GTEX-139T6-0826-SM-5J1O2	0.805208059167654
GTEX-139YR-1826-SM-5LZXA	0.812204356783134
GTEX-13D11-2026-SM-5IJBK	0.809579113473531
GTEX-13FH7-0626-SM-5KLZD	0.785492695043094
GTEX-13FLV-1326-SM-5L3EJ	0.793635812229937
GTEX-13FTW-1926-SM-5K7Y4	0.797163300383383
GTEX-13N1W-1926-SM-5IJCH	0.80428344009004
GTEX-13NYB-1326-SM-5K7Y1	0.796380781425303
GTEX-13O21-0726-SM-5L3EG	0.800041775398529
GTEX-13O61-1226-SM-5KM21	0.586275905991796
GTEX-13OVH-1826-SM-5K7YW	0.803407054582559
GTEX-13OVJ-1426-SM-5K7Z2	0.787116090009821
GTEX-13OVL-2726-SM-5J2MP	0.797443306516989
GTEX-13OW6-1626-SM-5IJD5	0.818051439004435
GTEX-13OW7-1926-SM-5LUB4	0.812253399695663
GTEX-13OW8-2426-SM-5L3ID	0.79604064833718
GTEX-13PL7-0526-SM-5J2MQ	0.782336981290208
GTEX-13PVQ-1926-SM-5L3GN	0.800791532693091
GTEX-13QBU-0826-SM-5IJBU	0.80675117259499
GTEX-13QJ3-1926-SM-5QGQM	0.809344439289985
GTEX-13RTK-0426-SM-5RQHT	0.799702725517738
GTEX-13U4I-1326-SM-5KM25	0.798451199249351
GTEX-13VXU-1126-SM-5LU3U	0.821265836377498
GTEX-13W3W-1826-SM-5IJDE	0.815866516347043
GTEX-13X6H-1526-SM-5Q5E2	0.766131167033317
GTEX-144GM-1626-SM-5O9AG	0.779599091052031
GTEX-145MF-1526-SM-5LU95	0.805356651142718
GTEX-146FH-1926-SM-5Q5B2	0.795247977233104
GTEX-148VI-1226-SM-5RQJR	0.819215735262923
GTEX-1497J-2126-SM-5NQB8	0.823256191512088
GTEX-14BMU-1026-SM-5RQJ5	0.805783449656754
GTEX-14DAQ-1626-SM-5S2R1	0.811033800730535
GTEX-14DAR-0726-SM-5RQIA	0.801370455205113
GTEX-14E7W-1926-SM-5S2R9	0.812445624588026
GTEX-V955-1226-SM-4JBI9	0.805678163688815
GTEX-VUSG-1026-SM-4KKZN	0.82806891760543
GTEX-W5WG-2726-SM-4LMIC	0.796952884362395
GTEX-WFG7-1226-SM-4LMK2	0.790620842642252
GTEX-WFG8-1126-SM-4LVN1	0.799803710486875
GTEX-WFON-1026-SM-4LVMD	0.80395388465386
GTEX-WQUQ-1826-SM-4OOSD	0.809191392870336
GTEX-WYVS-1026-SM-4SOJW	0.80838336553758
GTEX-WZTO-1726-SM-4PQYV	0.821560733419858
GTEX-X15G-1026-SM-4PQZF	0.805822873697098
GTEX-X3Y1-1126-SM-4PQZ9	0.813126766734732
GTEX-X4LF-0826-SM-4QASC	0.788830014073845
GTEX-X5EB-1026-SM-46MVU	0.806635814322802
GTEX-X8HC-1326-SM-46MWB	0.814792652340257
GTEX-XBED-1126-SM-48TCF	0.821726146999046
GTEX-XBEW-1526-SM-4AT4K	0.809703240649627
GTEX-XGQ4-1626-SM-4AT6J	0.808156956660731
GTEX-XQ3S-1026-SM-4BOPJ	0.799641114701788
GTEX-XQ8I-1826-SM-4BOOJ	0.809033425014387
GTEX-XUZC-0526-SM-4BOPF	0.794493772607648
GTEX-XXEK-0526-SM-4BRWD	0.816663024023492
GTEX-XYKS-1026-SM-4BRVH	0.809865984474778
GTEX-Y111-1826-SM-4SOIR	0.818193992239217
GTEX-Y114-1126-SM-4TT7V	0.799407499829533
GTEX-Y3I4-0926-SM-4TT2B	0.798405836659503
GTEX-Y3IK-1326-SM-4YCD8	0.793985742319836
GTEX-Y8E4-1926-SM-4VBPW	0.798568682717571
GTEX-YB5E-1026-SM-5IFI2	0.794876434714532
GTEX-YB5K-0626-SM-5LUB5	0.802500987582356
GTEX-YEC3-2326-SM-5IFJF	0.808778393426407
GTEX-YEC4-1226-SM-5CVLX	0.807726326739698
GTEX-YJ8A-1426-SM-5PNV7	0.803686014388687
GTEX-YJ8O-0326-SM-5RQJW	0.802834856262436
GTEX-Z9EW-0326-SM-5CVM8	0.807959619894016
GTEX-ZAK1-1826-SM-5HL93	0.812598858578167
GTEX-ZF2S-1326-SM-4WWAZ	0.791270668270073
GTEX-ZGAY-1526-SM-4WWEO	0.797044747348831
GTEX-ZP4G-1126-SM-4WWCI	0.792483951333918
GTEX-ZPIC-1926-SM-57WFQ	0.79279720403828
GTEX-ZT9W-1426-SM-4YCD2	0.798795766387039
GTEX-ZTSS-0826-SM-5985L	0.816061884409046
GTEX-ZV7C-1326-SM-5BC7G	0.821353473341164
GTEX-ZVP2-1426-SM-5NQ7P	0.806231867712486
GTEX-ZVZP-1626-SM-5GIDJ	0.808309409687179
GTEX-ZY6K-0826-SM-5A5L7	0.810890141598129
GTEX-ZYFC-2226-SM-5NQ96	0.825960365897363
GTEX-ZYFG-1226-SM-5GIC7	0.818005087757118
GTEX-ZYVF-2526-SM-5E45C	0.816040397193245
GTEX-ZYW4-1626-SM-5GIE6	0.806634375869191
GTEX-ZYWO-1126-SM-5U3SH	0.81499250578262
