## Additional file 6 for "Transcriptome diversity is a systematic source of bias in RNA-sequencing data": arora_gtex_mskccBatch_TPM_esophagus_muc.txt

sample_id	transcriptome_diversity
GTEX-111CU-0726-SM-5GZYD	0.780553004913349
GTEX-111YS-0926-SM-5EGGI	0.769175574389128
GTEX-1122O-1726-SM-5GICM	0.74120747172833
GTEX-11DXX-1126-SM-5GZZK	0.761012400470774
GTEX-11DXY-1426-SM-5N9CN	0.74255512087308
GTEX-11DYG-1326-SM-5N9DO	0.802663565301931
GTEX-11DZ1-2026-SM-5A5KG	0.774171631760286
GTEX-11EQ9-0726-SM-5A5K2	0.754254237325508
GTEX-11GSP-1826-SM-5N9DQ	0.765633772270252
GTEX-11LCK-1726-SM-5S2OQ	0.746523447808456
GTEX-11NSD-1126-SM-5N9BQ	0.76461878719579
GTEX-11NUK-1326-SM-5P9GN	0.767855367379368
GTEX-11P7K-1326-SM-5BC5G	0.726772785005906
GTEX-11P81-0826-SM-5P9GR	0.746812488306304
GTEX-11P82-0526-SM-5986P	0.751739265247983
GTEX-11TT1-0526-SM-5P9JO	0.760334731326663
GTEX-11TUW-1326-SM-5EQKV	0.779071200874935
GTEX-11VI4-0526-SM-5EQ48	0.793016568985082
GTEX-11ZTS-2626-SM-5EGIC	0.752962109536516
GTEX-11ZU8-1526-SM-5EGHX	0.760176374538953
GTEX-1211K-0926-SM-5FQTL	0.772225807448633
GTEX-1212Z-2126-SM-5FQTM	0.791472788418049
GTEX-12696-1326-SM-5FQTJ	0.768379013205436
GTEX-12C56-1226-SM-5FQSU	0.753868223816303
GTEX-12KS4-0926-SM-5BC5S	0.787928883190711
GTEX-12WSA-1426-SM-5EGJU	0.777955708332242
GTEX-12WSD-1826-SM-5GCOA	0.75748990984804
GTEX-12WSK-1126-SM-5LZV8	0.762854286835284
GTEX-12WSL-1526-SM-5GCP8	0.772366768402743
GTEX-12ZZX-1326-SM-5DUWI	0.754731904199635
GTEX-131XE-1426-SM-5HL7V	0.750547475903631
GTEX-131XF-0826-SM-5GICG	0.768885241716678
GTEX-131XG-1026-SM-5GCMX	0.766897190902923
GTEX-131YS-1426-SM-5IJF7	0.762834011736537
GTEX-132AR-2226-SM-5J2NT	0.730046113242492
GTEX-132Q8-1826-SM-5EGIY	0.791572299877306
GTEX-132QS-1426-SM-5P9GE	0.750445015299243
GTEX-133LE-0626-SM-5IFFJ	0.788313182306747
GTEX-1399R-0826-SM-5IJEL	0.739199019268709
GTEX-1399S-1326-SM-5P9GH	0.74071632654247
GTEX-1399U-1026-SM-5J1OC	0.775648160878088
GTEX-139T6-0626-SM-5IFF9	0.7648307032344
GTEX-139TU-1226-SM-5J2NL	0.794326497127049
GTEX-139UW-1126-SM-5IJEJ	0.789442872172722
GTEX-139YR-1726-SM-5IFFK	0.743139784100746
GTEX-13CF3-1626-SM-5IFG9	0.769605523498901
GTEX-13D11-1926-SM-5IFGB	0.758447401936961
GTEX-13FH7-0526-SM-5IJF8	0.770052716172804
GTEX-13FHO-1726-SM-5IFGM	0.768213522323694
GTEX-13FLV-1126-SM-5J2NO	0.7775626142418
GTEX-13FTW-1626-SM-5KM4N	0.75752187325511
GTEX-13FTX-0526-SM-5IFGS	0.754212826894509
GTEX-13G51-0926-SM-5IFFU	0.780572333308245
GTEX-13O1R-1326-SM-5IJF5	0.781331554027246
GTEX-13O21-0626-SM-5IJDI	0.783358786837588
GTEX-13OVG-0626-SM-5IFEP	0.739231214836643
GTEX-13OVJ-1226-SM-5L3HA	0.768043853951228
GTEX-13OW8-2326-SM-5L3I9	0.774429788125576
GTEX-13PVQ-1726-SM-5IFF3	0.789774766728551
GTEX-13PVR-1826-SM-5Q5CC	0.736557927225093
GTEX-13QBU-1026-SM-5LU3R	0.766939498690166
GTEX-13QJ3-1726-SM-5RQK9	0.762226605386295
GTEX-13S86-0826-SM-5SI6J	0.773974597553369
GTEX-13U4I-1126-SM-5LU3S	0.776473043284812
GTEX-13W3W-1626-SM-5LU35	0.772967404079477
GTEX-13X6H-1326-SM-5LU42	0.765501786241348
GTEX-13X6K-2126-SM-5O9D4	0.784556450045211
GTEX-144FL-2726-SM-5O98Z	0.777488300580325
GTEX-144GN-0626-SM-5O9B2	0.774353351532506
GTEX-144GO-2726-SM-5O9A2	0.798155532115407
GTEX-145LS-1826-SM-5LUAZ	0.807334080154548
GTEX-145ME-0526-SM-5QGQV	0.781050574287607
GTEX-145MN-1026-SM-5NQ9G	0.76104983735984
GTEX-145MO-1426-SM-5Q5BS	0.775513136885303
GTEX-146FH-1726-SM-5QGQ2	0.771792478846258
GTEX-146FR-0426-SM-5SI97	0.763109350996648
GTEX-147F3-0826-SM-5NQA7	0.764724232616326
GTEX-1497J-2726-SM-5SI9W	0.775626700232498
GTEX-14AS3-0626-SM-5QGQD	0.734669519736032
GTEX-14BIN-2726-SM-5RQIE	0.76096338710468
GTEX-14BMU-0926-SM-5S2QB	0.768885953071484
GTEX-14C38-2126-SM-5RQJO	0.743256251506235
GTEX-14DAQ-1426-SM-5RQJD	0.776797220902616
GTEX-14E6E-0726-SM-5S2R3	0.757617796377987
GTEX-14H4A-1626-SM-5SI69	0.74708805318533
GTEX-N7MT-0326-SM-48TDP	0.785820536373206
GTEX-NFK9-1126-SM-3LK78	0.761628354016607
GTEX-NPJ8-1926-SM-3MJGB	0.764704919698264
GTEX-O5YV-1026-SM-3LK72	0.76182538573241
GTEX-OIZG-1026-SM-3LK5X	0.74225457303764
GTEX-OIZH-0626-SM-3NB1L	0.756814708675297
GTEX-OIZI-1426-SM-3NB1T	0.771264002023008
GTEX-OOBK-0625-SM-3LK5P	0.769320192182574
GTEX-OXRK-1326-SM-3NB1A	0.761196761946689
GTEX-OXRL-0626-SM-3NM9C	0.7829990328524
GTEX-OXRN-1726-SM-3NM9B	0.749468559415012
GTEX-P4PP-0626-SM-3NM9X	0.789162576754277
GTEX-P4PQ-0626-SM-3NMCU	0.764671006920071
GTEX-P4QS-0626-SM-3NMD1	0.799677158239002
GTEX-P4QT-0626-SM-3NMCP	0.305678340851286
GTEX-P78B-1026-SM-3NMC4	0.799544075882492
GTEX-PLZ4-1626-SM-3P618	0.766077936300221
GTEX-PLZ5-0926-SM-3TW8L	0.770592312383918
GTEX-PLZ6-0526-SM-3P61C	0.747990004421306
GTEX-PSDG-1326-SM-48TD2	0.797699793427935
GTEX-PVOW-1626-SM-48TC9	0.770926896868948
GTEX-PWCY-0726-SM-48TCS	0.755341618683844
GTEX-PWN1-0626-SM-48TDT	0.75655202213169
GTEX-Q2AH-0826-SM-48TZN	0.767703721040351
GTEX-Q2AI-0626-SM-48TZU	0.748523837632166
GTEX-QCQG-0626-SM-48U21	0.769335538636688
GTEX-QDVJ-0726-SM-48U1W	0.747136402199427
GTEX-QDVN-1026-SM-48TZA	0.770077691227192
GTEX-QEG5-1426-SM-447AS	0.775206620079234
GTEX-QESD-0826-SM-47J4G	0.762132017411209
GTEX-QLQ7-0926-SM-447BC	0.778934020953304
GTEX-QLQW-0526-SM-4R1KS	0.783869175346833
GTEX-QV44-1126-SM-4R1KO	0.76152325657486
GTEX-QVUS-0626-SM-447CC	0.766196609692152
GTEX-R3RS-1326-SM-48FE7	0.783263391078461
GTEX-R45C-1226-SM-48FEE	0.794742090780476
GTEX-R53T-1126-SM-48FD4	0.77632245940423
GTEX-R55C-0826-SM-48FCL	0.760876949277811
GTEX-R55D-1126-SM-48FEB	0.793939997493639
GTEX-R55E-1326-SM-48FCR	0.77430788876261
GTEX-R55G-1026-SM-48FDI	0.758949282446018
GTEX-RM2N-0726-SM-48FD5	0.775177573084942
GTEX-RN64-1026-SM-48FDX	0.748366102417997
GTEX-RNOR-1226-SM-48FDQ	0.788004591050225
GTEX-RTLS-1126-SM-46MUQ	0.777419553882026
GTEX-RU72-0726-SM-46MUW	0.799421931185846
GTEX-S32W-0926-SM-4AD5X	0.751717105953648
GTEX-S33H-0826-SM-4AD5Y	0.771699172081008
GTEX-S341-0526-SM-4AD5U	0.757795424699128
GTEX-S3XE-0926-SM-4AD4S	0.756953509532262
GTEX-S4P3-0426-SM-4AD56	0.753537304471212
GTEX-S4Q7-0626-SM-4AD5M	0.760708487043436
GTEX-S95S-0426-SM-4B64I	0.759640499931011
GTEX-SE5C-1226-SM-4BRWV	0.759884588230756
GTEX-SNMC-0526-SM-4DM69	0.751154813070844
GTEX-T2IS-0826-SM-4DM6L	0.782676064987589
GTEX-T5JC-1726-SM-4DM6U	0.776283199448808
GTEX-T5JW-1326-SM-4DM5G	0.766146671446395
GTEX-T6MO-0526-SM-4DM6R	0.754486404869728
GTEX-T8EM-0526-SM-4DM64	0.743662719616617
GTEX-TKQ1-0326-SM-4DXSM	0.765764503707695
GTEX-TML8-1526-SM-4DXUX	0.756634688921433
GTEX-TSE9-1226-SM-4DXTM	0.782526381568106
GTEX-U3ZH-1026-SM-4DXUZ	0.774509596852643
GTEX-U3ZM-0526-SM-4DXTB	0.762464412691899
GTEX-U4B1-0826-SM-4DXTW	0.76970839115161
GTEX-U8XE-1726-SM-4E3IF	0.761040045715651
GTEX-UPIC-1026-SM-4IHLT	0.785042086821424
GTEX-UPK5-1226-SM-4IHL8	0.785894775813713
GTEX-V955-1126-SM-4JBH3	0.777091306810501
GTEX-VJYA-0726-SM-4KL1T	0.758288800865403
GTEX-VUSG-1226-SM-4KKZF	0.753611905786174
GTEX-W5WG-1626-SM-4LMKG	0.75814736262184
GTEX-WEY5-0926-SM-4LMI4	0.786242931745314
GTEX-WFJO-0826-SM-4LVM5	0.767318884872408
GTEX-WOFM-0626-SM-4OOS3	0.766859814474045
GTEX-WQUQ-1626-SM-4OOSH	0.76434826240725
GTEX-WRHK-0526-SM-4MVOF	0.756658096896354
GTEX-WVLH-1426-SM-4MVNX	0.768854318879698
GTEX-X15G-0826-SM-4PQZD	0.757584504576584
GTEX-X3Y1-1326-SM-4PQZB	0.759262847758742
GTEX-X4EO-1226-SM-4QARR	0.775078775550709
GTEX-X4XY-1726-SM-46MVO	0.753840948192773
GTEX-X585-1226-SM-46MW7	0.794070986267971
GTEX-XBED-1026-SM-48TCB	0.762296242377944
GTEX-XBEW-1326-SM-4AT63	0.75641280901019
GTEX-XGQ4-1526-SM-4AT6H	0.753272138521295
GTEX-XLM4-2326-SM-4TT2D	0.785236154085852
GTEX-XMK1-1326-SM-4B65Q	0.757873495074321
GTEX-XOTO-2126-SM-4B64U	0.766549696955915
GTEX-XQ3S-1126-SM-4BOPK	0.752877990327345
GTEX-XQ8I-1526-SM-4BOOH	0.762897927882087
GTEX-XUZC-0426-SM-4BOPE	0.771093713729888
GTEX-XV7Q-1126-SM-4BRVS	0.790022003393753
GTEX-XXEK-0326-SM-4BRVV	0.753548693799503
GTEX-XYKS-1526-SM-4BRUP	0.763583251733713
GTEX-Y111-1626-SM-57WCY	0.802573806361129
GTEX-Y3I4-1226-SM-4TT8N	0.746838187607781
GTEX-Y3IK-1126-SM-51MSV	0.726320534507608
GTEX-Y5V5-1626-SM-4VDSG	0.754840236065382
GTEX-Y5V6-1026-SM-4VBS2	0.776630957348696
GTEX-Y8E4-1726-SM-5LU9G	0.755601832999783
GTEX-Y8LW-0726-SM-5IFI1	0.770142386293994
GTEX-Y9LG-0626-SM-4WWDH	0.753702516548932
GTEX-YB5E-0926-SM-4WWDQ	0.735607438489493
GTEX-YEC3-2526-SM-4YCDN	0.762466565230598
GTEX-YF7O-0926-SM-5IFIF	0.77640012961637
GTEX-YFC4-1226-SM-5LU9R	0.757565949289188
GTEX-Z9EW-0526-SM-5HL8S	0.762803579989317
GTEX-ZA64-0626-SM-5HL9O	0.761830242121172
GTEX-ZAB4-1126-SM-5HL86	0.781110191653109
GTEX-ZAB5-0926-SM-5CVMV	0.793112830926916
GTEX-ZC5H-1326-SM-5HL7E	0.745564607513426
GTEX-ZDYS-0826-SM-4WWCR	0.769464246193471
GTEX-ZE9C-1126-SM-4WWBD	0.752505296926439
GTEX-ZF29-1326-SM-4WWB6	0.757826831923091
GTEX-ZF3C-1626-SM-4WWB4	0.790585441345497
GTEX-ZG7Y-1126-SM-4WWEZ	0.744104762316232
GTEX-ZGAY-1126-SM-4WWBS	0.743825541945354
GTEX-ZLV1-0526-SM-4WWD4	0.746419447965229
GTEX-ZPCL-1426-SM-57WEC	0.776437844302828
GTEX-ZPU1-1426-SM-4WWFU	0.783941777015809
GTEX-ZQUD-0426-SM-57WFR	0.772423762422559
GTEX-ZT9W-1326-SM-51MTB	0.734535531567125
GTEX-ZT9X-0526-SM-5GCOP	0.786263445942066
GTEX-ZTPG-1626-SM-5DUX2	0.747532246822701
GTEX-ZTSS-0626-SM-59867	0.738374924736393
GTEX-ZTX8-0226-SM-5E44D	0.750473179968094
GTEX-ZVE2-1326-SM-5NQ94	0.787006082254072
GTEX-ZVP2-1326-SM-57WCE	0.740733337804056
GTEX-ZVT2-1326-SM-5E45H	0.748273728226296
GTEX-ZY6K-0626-SM-59HJL	0.769511770384287
GTEX-ZYT6-1126-SM-5GZYR	0.786948196005719
GTEX-ZYVF-2226-SM-5GIDD	0.775400383590536
GTEX-ZYW4-1326-SM-5E45N	0.795321629460106
GTEX-ZZ64-0226-SM-5E44X	0.78065842020905
GTEX-ZZPT-1426-SM-5N9C5	0.780008759084084
