## Additional file 6 for "Transcriptome diversity is a systematic source of bias in RNA-sequencing data": arora_gtex_mskccBatch_TPM_esophagus_mus.txt

sample_id	transcriptome_diversity
GTEX-111CU-0626-SM-5EGHL	0.808224261797104
GTEX-111YS-1026-SM-5GZYE	0.809838215505316
GTEX-113JC-0926-SM-5H114	0.817601919978762
GTEX-117YW-2026-SM-5N9BH	0.796447127842304
GTEX-11DXX-1026-SM-5H11E	0.806963718373954
GTEX-11DXY-1526-SM-5H129	0.800617538310237
GTEX-11DYG-1426-SM-5A5JR	0.795949806566006
GTEX-11EQ9-0826-SM-5986Y	0.801608064335177
GTEX-11GSP-1726-SM-5A5LI	0.817162404291677
GTEX-11I78-1426-SM-5PNVY	0.818995486738489
GTEX-11LCK-1626-SM-5PNYB	0.799215220045944
GTEX-11NSD-1226-SM-5986Q	0.805583291321689
GTEX-11ONC-1426-SM-5N9F4	0.8009160849151
GTEX-11P7K-1226-SM-5HL4X	0.792234793385261
GTEX-11P81-0926-SM-59874	0.801448180749422
GTEX-11P82-0626-SM-5PNYK	0.795611378598025
GTEX-11VI4-0626-SM-5EQLO	0.794001120932295
GTEX-11ZTT-0926-SM-5EQMS	0.806053056376154
GTEX-11ZUS-0926-SM-5FQSY	0.821178294832431
GTEX-1211K-1026-SM-5EQ4B	0.797745261780504
GTEX-1212Z-2026-SM-5N9EA	0.763018241404509
GTEX-12696-1426-SM-5EGJ6	0.80490238040673
GTEX-12BJ1-1426-SM-5BC5Q	0.784335959917233
GTEX-12C56-1126-SM-5FQTO	0.790716353096033
GTEX-12WSJ-0726-SM-5GCN6	0.79279865374951
GTEX-12WSL-1326-SM-5LZVW	0.812259787257387
GTEX-12ZZY-1526-SM-5LZWF	0.808937222282605
GTEX-13111-0926-SM-5DUVQ	0.793170532232926
GTEX-13113-1026-SM-5LZWM	0.792438186291052
GTEX-131XE-1226-SM-5EGKF	0.804544953402611
GTEX-131XF-0926-SM-5BC69	0.801723139184117
GTEX-132AR-2326-SM-5IJDY	0.789244765140133
GTEX-133LE-0726-SM-5P9IZ	0.781236429313458
GTEX-1399R-0726-SM-5KM2A	0.809259688477733
GTEX-139D8-1426-SM-5IJEX	0.807872992472563
GTEX-139T6-0726-SM-5PNVK	0.793211076593934
GTEX-139TU-1326-SM-5LZXW	0.799030841892908
GTEX-139YR-1626-SM-5IJGK	0.792470319398251
GTEX-13FLV-1226-SM-5IJBZ	0.804687539583404
GTEX-13FTW-1526-SM-5LZXC	0.810824256542919
GTEX-13G51-1026-SM-5K7YQ	0.80261526043257
GTEX-13NYB-0826-SM-5MR4V	0.779488287023953
GTEX-13O1R-1526-SM-5J1O7	0.803852313804566
GTEX-13O21-0826-SM-5J2NU	0.785976531842092
GTEX-13O3P-1326-SM-5K7Y8	0.807821864674629
GTEX-13OVG-0926-SM-5J2OJ	0.800128786482931
GTEX-13OVJ-1326-SM-5K7Z9	0.784796004756034
GTEX-13OW6-1426-SM-5L3EU	0.816458445515113
GTEX-13OW8-2226-SM-5K7Z4	0.815450534253246
GTEX-13PL7-0326-SM-5IJEK	0.796358137772397
GTEX-13PVQ-1826-SM-5L3GU	0.802654853255816
GTEX-13QBU-0926-SM-5K7WQ	0.798047021750369
GTEX-13QJ3-1826-SM-5S2PT	0.80168906903884
GTEX-13S86-0726-SM-5Q5DH	0.822679061455251
GTEX-13U4I-1226-SM-5LU5M	0.81040354260313
GTEX-13W3W-1726-SM-5LU4A	0.80522979991389
GTEX-13X6H-1426-SM-5SI91	0.760791046032652
GTEX-13YAN-2026-SM-5Q5EY	0.830315184111258
GTEX-145LT-1226-SM-5Q5BZ	0.778381228933931
GTEX-145LV-1426-SM-5Q5BV	0.798996373974141
GTEX-145ME-0626-SM-5O99Q	0.80539934507333
GTEX-145MH-1226-SM-5RQJT	0.795762003677793
GTEX-145MO-1526-SM-5QGQC	0.789096464956559
GTEX-146FH-1626-SM-5NQ9H	0.803205673198867
GTEX-146FR-0526-SM-5Q5EX	0.813735616662562
GTEX-14753-1926-SM-5NQAA	0.798783478155816
GTEX-148VJ-1126-SM-5NQBZ	0.800429133239894
GTEX-14AS3-0726-SM-5S2NY	0.81644602232226
GTEX-14B4R-0426-SM-5Q5EI	0.798007729678678
GTEX-14BMV-1426-SM-5S2WA	0.777568505130358
GTEX-14C5O-1726-SM-5RQI9	0.788049126886071
GTEX-NFK9-1226-SM-3LK79	0.810702565089996
GTEX-NPJ8-2026-SM-3TW91	0.808058186833573
GTEX-O5YT-0726-SM-3MJHA	0.805973564351793
GTEX-OHPM-0726-SM-3LK7A	0.807749226295527
GTEX-OIZG-0926-SM-3LK5Y	0.812623564672042
GTEX-OIZI-1326-SM-3NB1B	0.783140084246139
GTEX-OOBK-0726-SM-3LK5Q	0.80256567770903
GTEX-OXRL-0726-SM-3NM9A	0.777181864379051
GTEX-P4PP-0726-SM-3NM9S	0.793608328695815
GTEX-P4PQ-0726-SM-3NMCR	0.795399821309324
GTEX-P4QS-0726-SM-3NMCZ	0.79851789460984
GTEX-P78B-1126-SM-3P615	0.790109498167099
GTEX-PLZ5-0826-SM-3P5ZW	0.821016836827359
GTEX-PLZ6-0626-SM-3P61B	0.792618991293938
GTEX-POMQ-0626-SM-3P61E	0.805862201127375
GTEX-PSDG-1426-SM-48TD1	0.820008938860999
GTEX-PWCY-0826-SM-48TCR	0.805356915383071
GTEX-PWN1-0726-SM-48TDR	0.792351079944544
GTEX-PWOO-1026-SM-48TCN	0.803288923317404
GTEX-PX3G-0726-SM-48TZT	0.796574923798608
GTEX-Q734-0826-SM-48U1G	0.81463919703821
GTEX-QCQG-0726-SM-48U1Z	0.794880272331184
GTEX-QDT8-1326-SM-48TYY	0.797993523620007
GTEX-QDVJ-0826-SM-48U1S	0.803269807017137
GTEX-QDVN-1126-SM-48TZ7	0.797805176522156
GTEX-QEG5-1326-SM-4R1JS	0.814271515358946
GTEX-QEL4-1526-SM-447AB	0.820476391343675
GTEX-QESD-0726-SM-4R1KQ	0.800646961771941
GTEX-QLQ7-1026-SM-447BB	0.797562278146701
GTEX-QLQW-0626-SM-447A6	0.792123950299713
GTEX-QMRM-0926-SM-447BR	0.798554100572995
GTEX-QV44-1026-SM-447CG	0.799962055650676
GTEX-R53T-1026-SM-48FCO	0.820878545229134
GTEX-R55C-0726-SM-48FCN	0.806811270830373
GTEX-R55D-1226-SM-48FE9	0.832000271462388
GTEX-R55G-0926-SM-48FDN	0.811631471111105
GTEX-REY6-1426-SM-48FDK	0.806171718246416
GTEX-RM2N-0626-SM-48FD6	0.794717432275184
GTEX-RNOR-1326-SM-48FDE	0.812119234139431
GTEX-RTLS-1226-SM-46MUP	0.812001464140943
GTEX-RU1J-0426-SM-46MUK	0.819631286762776
GTEX-RU72-0826-SM-46MUS	0.812655214699168
GTEX-RUSQ-0926-SM-47JWU	0.795941346996378
GTEX-RWS6-0726-SM-47JXI	0.804903252003092
GTEX-RWSA-1326-SM-47JX9	0.801015365620793
GTEX-S32W-1026-SM-4AD5W	0.802005378300853
GTEX-S341-0426-SM-4AD5L	0.811921384503455
GTEX-S3XE-0826-SM-4AD4U	0.814434877710989
GTEX-S4P3-0526-SM-4AD58	0.804864392462425
GTEX-S4Q7-0526-SM-4AD5N	0.799447657024384
GTEX-S7SF-1026-SM-4AD4I	0.814947020653555
GTEX-S95S-0326-SM-4B66U	0.748571567706984
GTEX-SE5C-1326-SM-4BRUH	0.832991389817279
GTEX-SIU7-1326-SM-4BRWW	0.82270172940399
GTEX-SNMC-0426-SM-4DM5Y	0.792534526563935
GTEX-SNOS-0726-SM-4DM5Z	0.809221762610969
GTEX-T2IS-0926-SM-4DM5B	0.804113418535173
GTEX-T5JC-1826-SM-4DM6E	0.799099329302288
GTEX-T5JW-1426-SM-4DM5Q	0.807873368795936
GTEX-T6MN-1526-SM-4DM5P	0.808561722868881
GTEX-T6MO-0626-SM-4DM6P	0.796142234576342
GTEX-TKQ1-0426-SM-4DXT4	0.816162759202544
GTEX-TKQ2-1226-SM-4DXSV	0.806521503027028
GTEX-TML8-1426-SM-4DXUT	0.802369873269902
GTEX-TMMY-1226-SM-4DXT6	0.819633384245343
GTEX-U3ZH-1126-SM-4DXUG	0.805848993709397
GTEX-U3ZN-1826-SM-4DXUY	0.784437899252166
GTEX-U4B1-0926-SM-4DXUV	0.831182478463089
GTEX-U8XE-1826-SM-4E3HV	0.810845597994996
GTEX-UJHI-0926-SM-4IHKF	0.811411636428713
GTEX-UPIC-0626-SM-4IHK2	0.824075778744669
GTEX-V1D1-1126-SM-4JBHT	0.811001926550344
GTEX-V955-1026-SM-4JBHO	0.79689540928032
GTEX-VJYA-0626-SM-4KL1S	0.809619478044311
GTEX-VUSG-1126-SM-4KKZQ	0.824168313309869
GTEX-W5WG-1526-SM-4LMIG	0.807056744597817
GTEX-WEY5-1026-SM-4LMK9	0.783714654678948
GTEX-WFG7-1026-SM-4LMK8	0.792603473066946
GTEX-WFG8-1026-SM-4LVMZ	0.788649265160351
GTEX-WFJO-0726-SM-4LVM8	0.797207618071729
GTEX-WFON-0926-SM-4LVMK	0.801468470120314
GTEX-WH7G-1026-SM-4LVML	0.802823829908076
GTEX-WHWD-1026-SM-4OORZ	0.81453044757149
GTEX-WOFM-0526-SM-4OOS2	0.779447580365894
GTEX-WRHK-0426-SM-4MVOG	0.77943144435826
GTEX-WZTO-1526-SM-4PQYQ	0.817432209322634
GTEX-X15G-0926-SM-4PQZE	0.805184465535205
GTEX-X3Y1-1226-SM-4PQZ8	0.792885330466633
GTEX-XBED-0926-SM-48TCE	0.812102031760061
GTEX-XBEW-1426-SM-4AT4J	0.793361482011191
GTEX-XPVG-1326-SM-4B65P	0.800726755783656
GTEX-XQ3S-1226-SM-4BOPP	0.796068583554778
GTEX-XQ8I-1626-SM-4BOOI	0.80717555993279
GTEX-XUJ4-0926-SM-4BOPA	0.779516354227367
GTEX-XUW1-1526-SM-4BOOY	0.822526084241121
GTEX-XV7Q-1026-SM-4BRVR	0.814341139815743
GTEX-XXEK-0426-SM-4BRVW	0.814002810905022
GTEX-Y111-1726-SM-4SOIQ	0.812734445891509
GTEX-Y3I4-1026-SM-4TT2C	0.801809219274702
GTEX-Y3IK-1226-SM-4WWEK	0.805030501128553
GTEX-Y5V6-1126-SM-4VDTD	0.789242327696466
GTEX-YEC3-1926-SM-4WWF5	0.806818190345227
GTEX-YEC4-1126-SM-5CVLW	0.811995514490007
GTEX-YECK-1726-SM-5IFI3	0.814243981075735
GTEX-YF7O-0826-SM-4W21F	0.781694396641537
GTEX-YFCO-0526-SM-4W1ZJ	0.795127611167114
GTEX-YJ8A-1226-SM-5IFHH	0.807736464160009
GTEX-Z9EW-0626-SM-5HL95	0.8096365500604
GTEX-ZA64-0526-SM-5HL9I	0.784463290401773
GTEX-ZAB5-1026-SM-5HL91	0.775325410794622
GTEX-ZDYS-0926-SM-4WWCS	0.80906333304029
GTEX-ZG7Y-1326-SM-4WWBL	0.808710348738396
GTEX-ZLFU-1026-SM-5EQMZ	0.822856946263233
GTEX-ZLV1-0626-SM-4WWF6	0.79480288764373
GTEX-ZLWG-1226-SM-4WWFS	0.788993776509091
GTEX-ZP4G-0926-SM-4WWF4	0.792990299172343
GTEX-ZPCL-1226-SM-4WWFF	0.785681466586635
GTEX-ZPIC-1626-SM-57WEB	0.79181787576595
GTEX-ZPU1-1326-SM-57WE1	0.806821270875774
GTEX-ZQUD-0326-SM-4YCEN	0.791843126666578
GTEX-ZT9W-1226-SM-57WE4	0.811484213351088
GTEX-ZTSS-0726-SM-51MSN	0.799836793327177
GTEX-ZTTD-1426-SM-4YCEX	0.811619337334867
GTEX-ZVT2-1226-SM-5GU5H	0.809211560746718
GTEX-ZVZP-1426-SM-5NQ7R	0.774514494355671
GTEX-ZXES-1226-SM-5NQ8G	0.804425292288069
GTEX-ZY6K-0526-SM-5GZY9	0.820436514532718
GTEX-ZYFC-1726-SM-5GZYX	0.805226471755869
GTEX-ZYT6-1226-SM-5E44Q	0.792794380704767
GTEX-ZYVF-2326-SM-5E44Z	0.809506236712795
GTEX-ZYW4-1426-SM-5SIAX	0.797801418282079
GTEX-ZYWO-0926-SM-5E43J	0.808444279052015
GTEX-ZYY3-1626-SM-5EGJF	0.815415304175498
GTEX-ZZ64-0326-SM-5E45S	0.807880670987418
GTEX-ZZPU-1826-SM-5E43L	0.794713248933679
