## Additional file 6 for "Transcriptome diversity is a systematic source of bias in RNA-sequencing data": arora_gtex_mskccBatch_TPM_kidney.txt

sample_id	transcriptome_diversity
GTEX-11OF3-1326-SM-5N9FJ	0.780259277958315
GTEX-12696-0926-SM-5FQTV	0.820662707360143
GTEX-12WSG-0826-SM-5EQ5A	0.830350834520449
GTEX-13112-2126-SM-5GCO4	0.807815157976039
GTEX-1399S-0526-SM-5IJG8	0.812439146666448
GTEX-13NYB-1726-SM-5N9G2	0.746261944397525
GTEX-13O1R-2526-SM-5N9FW	0.818239556653459
GTEX-13OW6-1826-SM-5N9F9	0.804314747071088
GTEX-13RTJ-2226-SM-5S2Q1	0.792718523641198
GTEX-145MN-0326-SM-5QGQI	0.818564540784191
GTEX-147F4-2626-SM-5Q5CS	0.832232137546685
GTEX-1497J-0826-SM-5NQAJ	0.825476098484853
GTEX-N7MS-1626-SM-3LK5F	0.736695075660562
GTEX-NPJ8-2226-SM-3TW8D	0.781957106071544
GTEX-QLQW-1626-SM-4R1K1	0.826425287893805
GTEX-T5JC-1526-SM-4DM68	0.798134599783429
GTEX-XPVG-0526-SM-4B65N	0.838936070099295
GTEX-Y5V6-2026-SM-5IFHO	0.809081897045495
GTEX-ZC5H-1726-SM-5HL7X	0.822700940637496
GTEX-ZLFU-0926-SM-5P9F8	0.816554619598984
GTEX-ZYFD-1526-SM-5NQ7T	0.826371180564245
GTEX-ZYFG-1626-SM-5GZYY	0.803099774971511
GTEX-ZYT6-2226-SM-5GIC9	0.730623498686349
