## Additional file 6 for "Transcriptome diversity is a systematic source of bias in RNA-sequencing data": arora_gtex_mskccBatch_TPM_liver.txt

sample_id	transcriptome_diversity
GTEX-11DXY-0526-SM-5EGGQ	0.461355037708229
GTEX-11DXZ-0126-SM-5EGGY	0.458946910796653
GTEX-11EQ9-0526-SM-5A5JZ	0.511945832839624
GTEX-11NUK-1226-SM-5P9GM	0.542605896384637
GTEX-11NV4-1326-SM-5HL6V	0.525393971734515
GTEX-11OF3-0726-SM-5BC4Z	0.637601373185118
GTEX-11WQC-0726-SM-5EQMR	0.645033580448727
GTEX-11ZTS-1426-SM-5EQMM	0.609285894692946
GTEX-11ZUS-2526-SM-59872	0.562013079508601
GTEX-11ZVC-0726-SM-5FQT9	0.66025368978001
GTEX-1212Z-0226-SM-59HLF	0.478604047560848
GTEX-12696-0826-SM-5EGGE	0.585546048587509
GTEX-1269C-0626-SM-5FQSS	0.682399520103799
GTEX-12KS4-1326-SM-5LUB3	0.575165656928034
GTEX-12WSI-0226-SM-5GCNA	0.640626569083501
GTEX-12WSL-0226-SM-5CVMJ	0.559517168596879
GTEX-12WSM-0726-SM-5GCOW	0.610441589828892
GTEX-13112-1426-SM-5EGH8	0.536384863505216
GTEX-13113-1326-SM-5GCOI	0.652050713209786
GTEX-131XE-0326-SM-5LZVO	0.644187327723027
GTEX-131YS-1626-SM-5HL6C	0.554418705201992
GTEX-1399R-1226-SM-5P9GF	0.467812206282718
GTEX-1399T-0826-SM-5IFES	0.446786387081512
GTEX-139TS-1426-SM-5IFJD	0.585624829694517
GTEX-139TU-0826-SM-5IJFG	0.612122766807325
GTEX-139YR-0226-SM-5IFEM	0.510267764361177
GTEX-13FLV-0326-SM-5N9DJ	0.480413127235284
GTEX-13FTW-1126-SM-5J2NV	0.569488886666348
GTEX-13FTZ-0726-SM-5IFFY	0.580873316312547
GTEX-13N11-0926-SM-5IJG2	0.713273934772012
GTEX-13NYB-1026-SM-5IFH3	0.515019399580388
GTEX-13NZ9-1326-SM-5MR3V	0.687662861390548
GTEX-13NZB-0626-SM-5IFH6	0.635835597373174
GTEX-13O3O-1826-SM-5IFGW	0.620195068060409
GTEX-13OW6-2626-SM-5IFF2	0.41135537040196
GTEX-13PVR-0126-SM-5S2PY	0.484468893377952
GTEX-13QJC-0726-SM-5RQJK	0.620791896778182
GTEX-13SLX-1226-SM-5S2Q6	0.385954121402133
GTEX-13VXU-0926-SM-5IFFH	0.505032163804191
GTEX-144GM-1326-SM-5LU5E	0.501989006901918
GTEX-145LU-1326-SM-5LU9N	0.624710914722746
GTEX-14753-1626-SM-5NQ9L	0.432758215456545
GTEX-147F4-1426-SM-5LUA8	0.627002376896916
GTEX-147JS-1126-SM-5RQIW	0.513673953461532
GTEX-1497J-0726-SM-5Q5D1	0.697350055966794
GTEX-14A5I-1726-SM-5QGQ5	0.688045460129624
GTEX-14C38-1526-SM-5RQJ7	0.655760465786828
GTEX-14E1K-0326-SM-5S2PE	0.510238351018237
GTEX-OOBJ-0826-SM-3NB2K	0.542498517903488
GTEX-P78B-1326-SM-3P611	0.560477338395397
GTEX-Q2AG-1126-SM-48U1P	0.732048241767892
GTEX-QDVN-0826-SM-48TZ2	0.571736232768884
GTEX-QEG4-1826-SM-4R1JN	0.490250025814966
GTEX-RM2N-1926-SM-48FCU	0.558860392783109
GTEX-RN64-1826-SM-48FDV	0.56623486044241
GTEX-RNOR-1426-SM-48FDJ	0.553946388935722
GTEX-RTLS-1326-SM-46MUN	0.489735782326
GTEX-RU72-1426-SM-46MUF	0.621070287745395
GTEX-RWSA-1426-SM-47JXA	0.582153067375513
GTEX-S32W-1926-SM-4AD63	0.619463613413937
GTEX-S33H-1626-SM-4AD68	0.694009938582348
GTEX-SJXC-1226-SM-4DM78	0.584188686655272
GTEX-T6MN-1226-SM-3NMA5	0.551712337218311
GTEX-UPIC-0926-SM-4IHLV	0.655691092162415
GTEX-UTHO-2426-SM-4JBHD	0.711553640837993
GTEX-VUSG-0126-SM-4KL1X	0.518229046560721
GTEX-WFON-1726-SM-4LVMQ	0.540592079180692
GTEX-WQUQ-1926-SM-4OOSA	0.539717969685666
GTEX-WYVS-1926-SM-4PQZ2	0.59927303094759
GTEX-WZTO-0626-SM-4PQYY	0.522101887962017
GTEX-X261-1726-SM-4PQYT	0.695449925768314
GTEX-X4EP-1026-SM-4QAS5	0.653259286064898
GTEX-X4XY-1626-SM-46MVN	0.703886026055935
GTEX-XBEC-1526-SM-4AT68	0.711168762224281
GTEX-XOTO-0826-SM-4B65O	0.505536010201851
GTEX-Y5LM-0426-SM-4VBRO	0.579056366194278
GTEX-Y5V5-0926-SM-4VBPZ	0.631902084836407
GTEX-YB5E-0326-SM-5IFHU	0.594780504231084
GTEX-YFC4-1526-SM-5IFJS	0.653084755785473
GTEX-Z9EW-0426-SM-5CVM9	0.393849577156364
GTEX-ZAB4-0826-SM-5LU9D	0.678354266419054
GTEX-ZAB5-0426-SM-5CVMI	0.329800177450276
GTEX-ZF29-2026-SM-4WWB7	0.50260927786807
GTEX-ZF2S-3026-SM-4WWCH	0.44182302536727
GTEX-ZPU1-0826-SM-57WG2	0.556127182060323
GTEX-ZTPG-1426-SM-51MT3	0.663290332904662
GTEX-ZVP2-0626-SM-51MSO	0.525092371242708
GTEX-ZVT3-1626-SM-5GU66	0.594069922684172
GTEX-ZVT4-0626-SM-5E45T	0.650286509859713
GTEX-ZYT6-0626-SM-5E45V	0.413681663713642
GTEX-ZYY3-0626-SM-5NQ6W	0.691155937884086
GTEX-ZZPU-0426-SM-5GZYH	0.476833834130317
