## Additional file 6 for "Transcriptome diversity is a systematic source of bias in RNA-sequencing data": arora_gtex_mskccBatch_TPM_lung.txt

sample_id	transcriptome_diversity
GTEX-111CU-0326-SM-5GZXO	0.768921110020426
GTEX-111FC-1126-SM-5GZWU	0.74734056857435
GTEX-111VG-0726-SM-5GIDC	0.759515236984954
GTEX-111YS-0626-SM-5GZXV	0.464485308991693
GTEX-1122O-0126-SM-5GICA	0.603783904995309
GTEX-117YW-0526-SM-5H11C	0.760964258215618
GTEX-117YX-1326-SM-5H125	0.444140444697899
GTEX-11DXZ-0726-SM-5N9C4	0.628114179743383
GTEX-11DZ1-0426-SM-5H11A	0.793048153489811
GTEX-11EI6-0826-SM-5985V	0.766432178015776
GTEX-11EMC-0126-SM-5EGKV	0.531016012050387
GTEX-11EQ9-0226-SM-5A5JX	0.610044267619385
GTEX-11I78-0126-SM-5HL6F	0.547486856865985
GTEX-11LCK-0426-SM-5A5M8	0.592584135875476
GTEX-11NSD-0326-SM-5A5LS	0.418912099270855
GTEX-11NUK-0826-SM-5HL4U	0.642489046765249
GTEX-11NV4-1126-SM-5HL6J	0.710060679262241
GTEX-11O72-1326-SM-5BC5A	0.763883500623439
GTEX-11OF3-1126-SM-5986C	0.751307659422675
GTEX-11P7K-0326-SM-59871	0.36781533789538
GTEX-11P81-0226-SM-5HL5M	0.741596260273836
GTEX-11PRG-0926-SM-5EGI8	0.760248801456707
GTEX-11WQC-0626-SM-5EQMF	0.81136811006048
GTEX-11WQK-1226-SM-5GU5Z	0.734634447647902
GTEX-11ZTS-1226-SM-5EQMQ	0.724592155501679
GTEX-11ZUS-0126-SM-5EQM5	0.723013222834169
GTEX-1211K-0826-SM-5FQUP	0.716045527445937
GTEX-1212Z-1026-SM-5EGJ8	0.805511491461937
GTEX-12584-1426-SM-5EGJ9	0.712220559341039
GTEX-12BJ1-1026-SM-5EGJA	0.480841526066009
GTEX-12WSD-0826-SM-5GCNE	0.769084921339328
GTEX-12WSE-0826-SM-5S2VL	0.764539122466392
GTEX-12WSG-0326-SM-5FQU3	0.819904052084438
GTEX-12WSI-0826-SM-5EGKD	0.610861109795743
GTEX-12WSJ-0226-SM-5GCP7	0.532352288449198
GTEX-12WSK-0826-SM-5CVNP	0.720530083330414
GTEX-12WSL-1026-SM-5CVNJ	0.765137857327193
GTEX-12ZZY-0926-SM-5EQ6I	0.787264544607024
GTEX-13111-0426-SM-5DUXR	0.492325085370559
GTEX-13113-0426-SM-5GCOD	0.516510411127726
GTEX-1313W-0926-SM-5EQ56	0.695348895328011
GTEX-131XE-0726-SM-5HL9K	0.792171088906284
GTEX-131XF-1026-SM-5BC6A	0.551667712298799
GTEX-131XH-0426-SM-5DUWU	0.711836067728286
GTEX-131XW-1126-SM-5EGK4	0.794005646357849
GTEX-131YS-0926-SM-5IJB9	0.756770185040701
GTEX-132NY-1226-SM-5PNVF	0.699749659258517
GTEX-132QS-0726-SM-5IJE9	0.683306657081902
GTEX-1339X-0626-SM-5IJER	0.716503348412163
GTEX-1399S-1726-SM-5L3DI	0.488872385258869
GTEX-1399U-0826-SM-5KM1P	0.568453274552029
GTEX-139T6-0426-SM-5IJEM	0.694580809270634
GTEX-139TT-0726-SM-5K7XW	0.784732210211928
GTEX-139UW-0226-SM-5K7WU	0.770195824007037
GTEX-13CF3-0426-SM-5IJEU	0.716686145626159
GTEX-13D11-0326-SM-5LZXX	0.72715885270775
GTEX-13FHO-1026-SM-5KM1Q	0.727321426763802
GTEX-13FHP-0726-SM-5K7YI	0.757615866591795
GTEX-13FLV-0426-SM-5KLZA	0.732389387072503
GTEX-13FTX-0326-SM-5J2NG	0.446717335249071
GTEX-13FTY-0126-SM-5J2NZ	0.747007797382883
GTEX-13FTZ-0526-SM-5IJCW	0.759633582892649
GTEX-13G51-0426-SM-5K7Z5	0.744521861196153
GTEX-13JUV-0526-SM-5K7XE	0.776160889435315
GTEX-13JVG-1426-SM-5MR4W	0.770774668273274
GTEX-13N1W-0726-SM-5MR57	0.387924475006425
GTEX-13N2G-0826-SM-5IJE6	0.339566431354035
GTEX-13NYB-0626-SM-5MR47	0.724038922904749
GTEX-13NYS-1626-SM-5J2MU	0.716965305753525
GTEX-13NZ9-0926-SM-5KM12	0.827688748059451
GTEX-13NZA-1426-SM-5KM4Y	0.747233688238785
GTEX-13O21-3026-SM-5J2NI	0.453366811627788
GTEX-13O3O-0726-SM-5J1N7	0.718205969309159
GTEX-13O3P-1026-SM-5N9E7	0.730987340439624
GTEX-13O3Q-0526-SM-5KM18	0.789582319277069
GTEX-13O61-0726-SM-5J2MD	0.556084353576374
GTEX-13OVG-0326-SM-5KM57	0.525823105676273
GTEX-13OVH-1026-SM-5J2NP	0.662137797719742
GTEX-13OVJ-0726-SM-5KM1W	0.754343492375284
GTEX-13OVL-0626-SM-5KM13	0.789210418179881
GTEX-13OW6-0826-SM-5L3GA	0.526270895441445
GTEX-13OW8-1726-SM-5L3GO	0.491595463079441
GTEX-13PL7-1726-SM-5J2NX	0.448634020507301
GTEX-13PVQ-0926-SM-5IJFD	0.785607340382001
GTEX-13QBU-0726-SM-5J2OA	0.536685585468115
GTEX-13QJ3-1026-SM-5QGQU	0.778066231357413
GTEX-13QJC-0526-SM-5RQKB	0.690073785920575
GTEX-13RTJ-1126-SM-5S2UJ	0.704368123104817
GTEX-13S86-0626-SM-5Q5E7	0.501039945754277
GTEX-13U4I-1426-SM-5J2M3	0.539594002622835
GTEX-13VXT-1426-SM-5LU4B	0.490303390176085
GTEX-13VXU-2726-SM-5LU4N	0.781710291908903
GTEX-13YAN-1026-SM-5O9CF	0.743632790212266
GTEX-144GM-0126-SM-5Q5AX	0.722336713177108
GTEX-144GN-0426-SM-5O9AP	0.550724006395616
GTEX-144GO-0226-SM-5LUB1	0.7758852711852
GTEX-145LS-1226-SM-5Q5D9	0.620645680133189
GTEX-145LT-0326-SM-5LUAD	0.734266854773359
GTEX-145LU-0526-SM-5O9AT	0.800183871827199
GTEX-145MH-0626-SM-5NQAK	0.752608143297538
GTEX-145MN-0926-SM-5NQBT	0.528769034131087
GTEX-145MO-1326-SM-5Q5EF	0.760110935255845
GTEX-146FH-1226-SM-5NQB6	0.796209136102108
GTEX-146FQ-0926-SM-5LUAV	0.76037881931664
GTEX-1477Z-0626-SM-5NQB7	0.691166489749207
GTEX-147F3-0726-SM-5NQ9U	0.697069149330084
GTEX-147F4-0926-SM-5Q5EO	0.763093155183568
GTEX-147JS-1226-SM-5RQK4	0.782987099682662
GTEX-148VI-0226-SM-5RQKA	0.769252007826036
GTEX-148VJ-0826-SM-5LU8V	0.774225409805999
GTEX-1497J-0326-SM-5Q5CN	0.775201973501686
GTEX-14A6H-0526-SM-5NQAZ	0.708241291835448
GTEX-14DAR-0226-SM-5S2PR	0.333925334852203
GTEX-14E7W-1326-SM-5RQIV	0.771612232218286
GTEX-N7MT-0126-SM-2D7VT	0.795546134860344
GTEX-NFK9-1026-SM-2HMK1	0.534689387501153
GTEX-NL3G-0526-SM-4RTWW	0.823248664955735
GTEX-NPJ8-0326-SM-2D7VV	0.76281545010003
GTEX-O5YT-0526-SM-32PK8	0.794694827887179
GTEX-O5YW-0526-SM-2YUMX	0.251337016525549
GTEX-OHPL-0526-SM-3NM8U	0.672470032292056
GTEX-OHPM-0526-SM-2YUMJ	0.474435522180019
GTEX-OIZG-0526-SM-2HMLF	0.537819146586271
GTEX-OIZH-0526-SM-2HMKV	0.642995150267518
GTEX-OIZI-1026-SM-3NB1K	0.464845715414237
GTEX-OOBJ-0526-SM-48TDK	0.705883328064742
GTEX-OOBK-0526-SM-2HMJJ	0.497383752235063
GTEX-OXRK-0926-SM-2HMKP	0.455333806912201
GTEX-OXRL-0526-SM-2I3EZ	0.485653208610495
GTEX-OXRO-0326-SM-33HBM	0.80455426056604
GTEX-OXRP-0526-SM-2I3EW	0.79933473480492
GTEX-P44H-1126-SM-48TBU	0.773107856987395
GTEX-P4PQ-0526-SM-2HMKR	0.440780965885929
GTEX-P4QT-0526-SM-2I3EX	0.391868908450388
GTEX-PLZ4-0726-SM-2TC6Q	0.812906243963957
GTEX-PLZ6-0426-SM-5IFK2	0.508654428841652
GTEX-PW2O-0526-SM-2I3DX	0.282025947434507
GTEX-PWOO-0726-SM-2I3EB	0.729239785110119
GTEX-PX3G-0526-SM-2I3EM	0.543480569457872
GTEX-Q2AH-0426-SM-2I3EP	0.478817739674194
GTEX-Q734-0626-SM-2I3EF	0.760486849319058
GTEX-QCQG-0326-SM-2I3ES	0.576933307300436
GTEX-QDVN-0726-SM-4B64L	0.737619905818355
GTEX-QEG4-0526-SM-48TZD	0.77689196576434
GTEX-QEG5-1126-SM-33HC2	0.641104281320144
GTEX-QMRM-0826-SM-3NB33	0.52038695194137
GTEX-QV44-0926-SM-2S1RH	0.757420839404818
GTEX-QXCU-0626-SM-2TC69	0.371183907469728
GTEX-R55D-0926-SM-3GAEU	0.479168803798777
GTEX-R55G-0826-SM-2TC5U	0.580301351160598
GTEX-RM2N-0426-SM-2TF4T	0.491909329883219
GTEX-RN64-1226-SM-2TC6E	0.813626256150271
GTEX-RTLS-0926-SM-2TF5X	0.777841992569916
GTEX-RU1J-0126-SM-2TF6Y	0.533271146583749
GTEX-RUSQ-0626-SM-2TF5V	0.682773761301905
GTEX-RWS6-0226-SM-2XCA9	0.566535943314451
GTEX-S32W-0326-SM-2XCBI	0.790092241869385
GTEX-S33H-0626-SM-2XCBJ	0.799291004911246
GTEX-S341-0326-SM-2XCAU	0.545241407261319
GTEX-S4Q7-0426-SM-3K2BJ	0.708541562567751
GTEX-S4Z8-0426-SM-3K2AH	0.745747053042749
GTEX-S7SF-0426-SM-3K2B7	0.755034288719187
GTEX-SE5C-0526-SM-2XCE1	0.581728993483237
GTEX-SIU7-0526-SM-3NM8I	0.736868982021533
GTEX-SIU8-0926-SM-5SI87	0.76089596099037
GTEX-SN8G-0926-SM-4DM5I	0.734446677988055
GTEX-T5JC-0826-SM-32PMC	0.797021274870901
GTEX-T6MN-0826-SM-32PM4	0.77003126225034
GTEX-T6MO-0426-SM-32QOI	0.719653913625266
GTEX-TMMY-0926-SM-4TT1Z	0.354473250821331
GTEX-U3ZH-0526-SM-3DB75	0.753429662682524
GTEX-U3ZM-0426-SM-3DB73	0.608310749182998
GTEX-UJHI-0726-SM-3DB92	0.510445165176088
GTEX-UPIC-0826-SM-3GADQ	0.513824037342605
GTEX-V1D1-0826-SM-3P5ZA	0.760926067476766
GTEX-WFG8-0926-SM-3GIKJ	0.694929027242656
GTEX-WFJO-0326-SM-3GIL3	0.418324395933405
GTEX-WFON-0426-SM-3GIL4	0.375517913134327
GTEX-WH7G-0726-SM-3NMBM	0.580658120277991
GTEX-WHPG-1426-SM-3NMBB	0.568360697121614
GTEX-WHSB-0326-SM-5FQSD	0.4699618156346
GTEX-WOFM-0126-SM-3MJFE	0.455185817862156
GTEX-WRHU-0226-SM-3MJFV	0.461960362485043
GTEX-WVJS-0826-SM-4MVNR	0.75463541146591
GTEX-WWYW-0926-SM-3NB2Z	0.753557943003993
GTEX-WY7C-0426-SM-3NB3C	0.632914269631526
GTEX-WYBS-1126-SM-3NMAM	0.78659537074999
GTEX-WYJK-0826-SM-3NM8Y	0.663355570611637
GTEX-WYVS-0526-SM-3NM9W	0.740546155478058
GTEX-WZTO-0426-SM-3NM99	0.630811723631358
GTEX-X4EO-0926-SM-3P5Z2	0.787017507851184
GTEX-X4EP-0526-SM-3P5YW	0.745409589627988
GTEX-X4LF-0526-SM-3NMB6	0.420502286020201
GTEX-X4XX-1026-SM-4QARO	0.784761904302078
GTEX-X585-1026-SM-46MW6	0.798263183500735
GTEX-X5EB-0426-SM-46MVY	0.717948735176987
GTEX-XBEC-1026-SM-4QASM	0.800324994652009
GTEX-XBED-0826-SM-47JYC	0.648588376847167
GTEX-XBEW-0226-SM-4AT6A	0.512901303029121
GTEX-XGQ4-0826-SM-4AT4T	0.494348481316386
GTEX-XMD2-1026-SM-4WWE8	0.768962787758521
GTEX-XOT4-1426-SM-4B65T	0.789179668399808
GTEX-XPVG-1026-SM-4B64Y	0.53621405055533
GTEX-XQ3S-0926-SM-4BOPI	0.555437012850872
GTEX-XQ8I-1126-SM-4BOO2	0.215739690263576
GTEX-XV7Q-0426-SM-4BRVN	0.790743916068217
GTEX-XYKS-0526-SM-4BRW2	0.747114884761154
GTEX-Y3IK-0626-SM-4WWE4	0.487734744238092
GTEX-Y5LM-0726-SM-4VBRP	0.620008010952049
GTEX-Y5V5-0826-SM-4VBQD	0.648040557381714
GTEX-Y5V6-0226-SM-4V6G7	0.722631979431187
GTEX-Y8LW-0326-SM-4VBQ9	0.48291836636051
GTEX-Y9LG-0526-SM-4VBRY	0.678383283136376
GTEX-YB5E-0726-SM-4VDSH	0.534974643811675
GTEX-YECK-0926-SM-4W214	0.710914231570524
GTEX-YF7O-0626-SM-4W21R	0.318180824666838
GTEX-YFC4-1126-SM-5RQJN	0.767353374047903
GTEX-YFCO-0426-SM-4W1Z7	0.419975811333715
GTEX-YJ8O-1826-SM-5HL82	0.781870140586503
GTEX-ZA64-0326-SM-5HL8T	0.548574349721961
GTEX-ZAB4-0626-SM-5CVN3	0.734583605366167
GTEX-ZAB5-0626-SM-5PNVB	0.752227673959803
GTEX-ZDTT-0926-SM-5J2MS	0.468936222294445
GTEX-ZDXO-1326-SM-57WBS	0.771527366587871
GTEX-ZDYS-0426-SM-5IJEQ	0.50400480543668
GTEX-ZE7O-0826-SM-57WCP	0.699805200964564
GTEX-ZLWG-0626-SM-4WWFR	0.502943096479877
GTEX-ZPIC-0626-SM-57WDY	0.640291992367405
GTEX-ZPU1-0926-SM-57WDO	0.5663595624876
GTEX-ZT9W-0726-SM-4YCDC	0.569098701089988
GTEX-ZT9X-0326-SM-51MTE	0.759315300351038
GTEX-ZTTD-1126-SM-51MRP	0.776822248328583
GTEX-ZUA1-1026-SM-4YCEA	0.731444185726071
GTEX-ZVT3-0926-SM-5GICK	0.709070210010403
GTEX-ZVZQ-1526-SM-5N9G6	0.772226269239043
GTEX-ZYFG-0226-SM-5GIDT	0.441685594346576
GTEX-ZYT6-0526-SM-5GIEA	0.758978071533064
GTEX-ZYVF-1726-SM-5E443	0.764846638568246
GTEX-ZYW4-1526-SM-5SIBA	0.774556026918598
GTEX-ZZPT-1326-SM-5E43H	0.786263917786047
GTEX-ZZPU-0526-SM-5E44U	0.707838627894841
