## Additional file 6 for "Transcriptome diversity is a systematic source of bias in RNA-sequencing data": arora_gtex_mskccBatch_TPM_prostate.txt

sample_id	transcriptome_diversity
GTEX-111CU-1526-SM-5N9FS	0.79758200871217
GTEX-111FC-2026-SM-5GZYO	0.784822494395729
GTEX-111YS-1726-SM-5GIED	0.804135147397506
GTEX-117YW-1426-SM-5EGGO	0.795718541641512
GTEX-117YX-1526-SM-5H12T	0.802687161304741
GTEX-11DYG-2526-SM-5N9BB	0.798603130951339
GTEX-11EQ9-1726-SM-5HL6U	0.761094908062609
GTEX-11NSD-0826-SM-5986S	0.805158249244986
GTEX-11O72-2726-SM-5HL6K	0.776650994493309
GTEX-11OF3-1726-SM-5GU5Q	0.812040972733496
GTEX-11P7K-0626-SM-5985Z	0.800587339451274
GTEX-11P82-1126-SM-5BC5K	0.791702293230218
GTEX-11TUW-2126-SM-5GU7B	0.793592123028036
GTEX-11ZUS-2126-SM-5N9E6	0.792926921385385
GTEX-12C56-1326-SM-5FQSV	0.798782586088798
GTEX-12ZZZ-2026-SM-5LZWJ	0.782236110394321
GTEX-13111-1326-SM-5GCNO	0.753941636513968
GTEX-131XF-1926-SM-5DUW4	0.798365263544528
GTEX-132NY-2826-SM-5P9G2	0.777673531372371
GTEX-132QS-1126-SM-5P9GC	0.788643563956612
GTEX-1399R-0526-SM-5IJEF	0.797328442507556
GTEX-1399T-1226-SM-5P9J5	0.776306361866237
GTEX-139T6-1526-SM-5P9G6	0.792182556352941
GTEX-13FHO-2826-SM-5K7ZA	0.778182780521121
GTEX-13FTW-1226-SM-5LZZ1	0.802084238812989
GTEX-13FXS-2826-SM-5LZYC	0.771526729300893
GTEX-13G51-2326-SM-5LZXV	0.798843621118436
GTEX-13N2G-1826-SM-5KM1I	0.80475627170481
GTEX-13O21-1126-SM-5N9EV	0.809449707915183
GTEX-13O61-1726-SM-5KM46	0.815567895704079
GTEX-13OW8-0426-SM-5J2NR	0.796576570101222
GTEX-13RTJ-2126-SM-5S2PZ	0.721288637715778
GTEX-144GM-0826-SM-5O98R	0.786373293093372
GTEX-145LV-1226-SM-5S2QH	0.803362069902607
GTEX-146FQ-1726-SM-5QGPX	0.778619126313309
GTEX-14ABY-0726-SM-5Q5DF	0.785470871757758
GTEX-14BMV-2326-SM-5RQJ4	0.802621496241797
GTEX-14C5O-2826-SM-5RQI6	0.747830506986277
GTEX-NFK9-2226-SM-3MJGP	0.701647980950124
GTEX-NPJ8-2426-SM-3MJHL	0.753285335732465
GTEX-OIZH-2026-SM-3NB1M	0.795900165160963
GTEX-OOBJ-2026-SM-3NB1R	0.826420427691261
GTEX-OOBK-2025-SM-3LK5S	0.766404619317741
GTEX-PLZ6-1126-SM-3P5ZR	0.797219784877841
GTEX-Q2AI-1126-SM-48U19	0.798946896198883
GTEX-QEG4-2226-SM-4R1JM	0.781233427309078
GTEX-QLQ7-1326-SM-4R1JY	0.803704124392801
GTEX-QMRM-1426-SM-4R1K8	0.799310823466607
GTEX-QV31-1026-SM-4R1K3	0.80207225937536
GTEX-QV44-1526-SM-4R1KI	0.799449113692797
GTEX-REY6-2126-SM-48FD9	0.776368792047102
GTEX-RM2N-1126-SM-48FCY	0.811955904497261
GTEX-RWSA-2026-SM-47JX8	0.814549711322279
GTEX-S33H-1826-SM-4AD65	0.814353805367364
GTEX-S3XE-1326-SM-4AD4H	0.791895787693488
GTEX-S4Q7-1026-SM-4AD75	0.79878254785175
GTEX-S95S-1026-SM-4B64M	0.790376853818692
GTEX-SJXC-2026-SM-4DM6N	0.786160650488515
GTEX-SNMC-0926-SM-4DM5U	0.786392631286609
GTEX-SNOS-1026-SM-4DM4Y	0.806961475241043
GTEX-T8EM-1826-SM-4DM7F	0.805277134191074
GTEX-U3ZM-0926-SM-4DXSW	0.804304307861417
GTEX-U412-2026-SM-4DXSI	0.795237405761805
GTEX-U4B1-1426-SM-4DXTX	0.812351352006427
GTEX-U8XE-2526-SM-4E3IT	0.794221043927681
GTEX-UTHO-2726-SM-4JBH9	0.775268461733192
GTEX-V1D1-1926-SM-4JBGX	0.745396068651788
GTEX-V955-1826-SM-4JBIL	0.791611827810568
GTEX-VJYA-1226-SM-3GIJ6	0.8068795199519
GTEX-WFG7-1826-SM-3GIL1	0.799987649207276
GTEX-WFG8-1826-SM-4LVM4	0.799757222932337
GTEX-WFON-1626-SM-4LVMV	0.79081743196015
GTEX-WH7G-1726-SM-4LVKY	0.79385111750766
GTEX-WOFM-0326-SM-4OOSL	0.788414582408951
GTEX-X5EB-1826-SM-4E3K8	0.80002423640144
GTEX-XGQ4-1826-SM-4AT6F	0.802770067341944
GTEX-XMK1-1026-SM-4B65H	0.775112528688063
GTEX-XOTO-2826-SM-4B65I	0.802590489125868
GTEX-XPVG-2026-SM-4B65E	0.788931686195965
GTEX-XQ3S-2526-SM-4BOOG	0.791999176195024
GTEX-Y9LG-1826-SM-4VBQC	0.784981784255333
GTEX-YB5E-1826-SM-5IFI4	0.803375837778542
GTEX-YF7O-1926-SM-4W1YQ	0.783688796319427
GTEX-YJ8A-1126-SM-5IFJU	0.803496052868533
GTEX-ZDYS-1226-SM-5IJF3	0.790874371015228
GTEX-ZLFU-1726-SM-4WWBU	0.756360141474433
GTEX-ZT9W-1626-SM-4YCDQ	0.778261103705006
GTEX-ZTX8-1026-SM-5EGHD	0.768607150698632
GTEX-ZUA1-2826-SM-59HLE	0.775111502561428
GTEX-ZY6K-1526-SM-5GZXE	0.814360018548213
