## Additional file 6 for "Transcriptome diversity is a systematic source of bias in RNA-sequencing data": arora_gtex_mskccBatch_TPM_salivary.txt

sample_id	transcriptome_diversity
GTEX-1117F-3026-SM-5GZYU	0.628845614670723
GTEX-111FC-2926-SM-5GZY7	0.635039892178524
GTEX-11EQ9-2026-SM-5P9JI	0.786132291408086
GTEX-11NV4-1926-SM-5N9D4	0.788086942329235
GTEX-11P81-2026-SM-5P9GT	0.776632326340473
GTEX-11P82-0926-SM-5986X	0.785109136964759
GTEX-11WQK-2926-SM-5EQKT	0.762602298875398
GTEX-11ZTS-3026-SM-5EQM7	0.338400099162957
GTEX-12WSL-2126-SM-5GCNG	0.727601214190355
GTEX-12WSM-1826-SM-5BC64	0.781371423911629
GTEX-13111-2326-SM-5LZUQ	0.78108746491408
GTEX-1314G-2026-SM-5LZUM	0.790444858678091
GTEX-131XF-2826-SM-5EGKH	0.745401952637621
GTEX-13CF2-2426-SM-5LZYL	0.514566585402565
GTEX-13G51-2426-SM-5LZY8	0.790790121676593
GTEX-13NYB-2426-SM-5IFF4	0.791220090207712
GTEX-13NYC-2626-SM-5K7VN	0.568077069398567
GTEX-13O21-1926-SM-5MR39	0.807062582147658
GTEX-13OVI-2326-SM-5KM47	0.772925024596309
GTEX-13OVL-2926-SM-5IFG3	0.755448948360911
GTEX-13VXT-1726-SM-5IFF5	0.742882939709797
GTEX-145ME-1626-SM-5RQI3	0.795521244613472
GTEX-14B4R-1426-SM-5Q5CG	0.774664092710036
GTEX-WFJO-2026-SM-4LVM3	0.40851584274456
GTEX-WOFM-2126-SM-4OOSR	0.678082983585565
GTEX-WYVS-2026-SM-4RGNS	0.795146898164704
GTEX-X15G-2126-SM-4PQZR	0.781622499652733
GTEX-X261-2426-SM-4PQZU	0.781858902777418
GTEX-X3Y1-1926-SM-4PQZO	0.751110297962439
GTEX-X5EB-1726-SM-4E3J7	0.795344784945585
GTEX-XGQ4-2626-SM-4AT6B	0.763928710655504
GTEX-XMK1-2626-SM-4B65R	0.766715424053965
GTEX-XV7Q-2426-SM-4BRV8	0.472286462721965
GTEX-Y111-2626-SM-4TT24	0.774460901354725
GTEX-Y3I4-1926-SM-4TT8L	0.803982905241001
GTEX-Y5V6-2226-SM-4VDTC	0.747748920583456
GTEX-YB5K-1726-SM-5IFIZ	0.792040551777778
GTEX-YF7O-2226-SM-5CVN8	0.775646005812798
GTEX-ZC5H-2726-SM-5KLZW	0.71741343750542
GTEX-ZP4G-1926-SM-57WDZ	0.381469153317599
GTEX-ZPU1-2326-SM-57WEP	0.372698280118256
GTEX-ZQG8-2126-SM-4YCF1	0.459090305509809
GTEX-ZQUD-2126-SM-51MSY	0.756358604401711
GTEX-ZT9W-2126-SM-51MSF	0.386756214894534
GTEX-ZXG5-2826-SM-5NQ8T	0.800246817184097
