## Additional file 6 for "Transcriptome diversity is a systematic source of bias in RNA-sequencing data": arora_gtex_mskccBatch_TPM_stomach.txt

sample_id	transcriptome_diversity
GTEX-111CU-0926-SM-5EGIK	0.796755264794888
GTEX-111YS-1126-SM-5GZYQ	0.805414400560045
GTEX-1122O-1926-SM-5EGIQ	0.798824980361784
GTEX-117YW-2226-SM-5N9DB	0.789920234705207
GTEX-11DXX-1326-SM-5GIDZ	0.802894525425068
GTEX-11EI6-2426-SM-5PNVS	0.768805947519478
GTEX-11EM3-1026-SM-5A5KL	0.784337894303542
GTEX-11EQ9-1226-SM-5987E	0.750255570430675
GTEX-11GSP-2126-SM-5HL5E	0.770359886753587
GTEX-11I78-1726-SM-5A5M3	0.818750445428053
GTEX-11NSD-1426-SM-5HL67	0.770867288521889
GTEX-11NUK-2426-SM-5BC4U	0.768051979636959
GTEX-11P82-0726-SM-5PNYL	0.763470230090659
GTEX-11TT1-0726-SM-5GU5A	0.799780528069871
GTEX-11VI4-0326-SM-5EQ6L	0.765773387454523
GTEX-11WQK-2626-SM-5EQ4K	0.767708849143658
GTEX-1211K-1426-SM-5FQTF	0.754956234022049
GTEX-12696-1726-SM-5EQLH	0.780333872505166
GTEX-12BJ1-1726-SM-5HL9B	0.785457529862067
GTEX-12C56-0526-SM-5FQST	0.755106990312611
GTEX-12WSD-2326-SM-59HKQ	0.803703644355033
GTEX-12WSJ-0926-SM-5P9JD	0.73250937626358
GTEX-13111-1226-SM-5GCNC	0.769373320689319
GTEX-13113-0726-SM-5LZUF	0.807072469505201
GTEX-131XE-2226-SM-5PNYX	0.780364066647893
GTEX-131XF-1226-SM-5HL8V	0.807780201154005
GTEX-131XG-1226-SM-5EGH9	0.801605328948665
GTEX-132AR-2426-SM-5IFFD	0.809033373473563
GTEX-132QS-1826-SM-5IFFN	0.804505834912179
GTEX-1339X-1426-SM-5K7YO	0.749539355045844
GTEX-1399R-1126-SM-5IFIO	0.790791072307345
GTEX-139D8-2326-SM-5IFGE	0.800989498505311
GTEX-139YR-1926-SM-5LZXM	0.776908404737544
GTEX-13CF3-1926-SM-5K7WF	0.77219667425795
GTEX-13D11-2126-SM-5IFH2	0.790165219565006
GTEX-13FH7-1026-SM-5IJGF	0.803671644526287
GTEX-13FTW-1726-SM-5KM2B	0.790116167983139
GTEX-13FTX-0726-SM-5N9BI	0.792650001190204
GTEX-13O21-0926-SM-5IFGT	0.777340767203728
GTEX-13O3Q-2126-SM-5KM4C	0.76078693392992
GTEX-13O61-1126-SM-5L3FI	0.745913348740764
GTEX-13OVI-2426-SM-5KM4J	0.778523128208679
GTEX-13OW6-2526-SM-5IJEC	0.743298469252798
GTEX-13PVQ-2126-SM-5L3FW	0.775788823857202
GTEX-13QBU-1126-SM-5LU44	0.766165181781596
GTEX-13RTK-0226-SM-5RQHR	0.796346117866484
GTEX-13S7M-1826-SM-5RQK6	0.782219526574396
GTEX-13X6H-1626-SM-5Q5CT	0.706882038018602
GTEX-144GN-1226-SM-5O991	0.784566727745203
GTEX-145ME-1026-SM-5O9B4	0.50658645759137
GTEX-145MO-2226-SM-5Q5BN	0.798401907000487
GTEX-146FH-2126-SM-5SI9U	0.766671101199828
GTEX-146FR-2026-SM-5NQAI	0.760632376793578
GTEX-14BMU-1126-SM-5RQJ8	0.779519053036241
GTEX-14BMV-2226-SM-5RQHX	0.785221628823591
GTEX-NFK9-1526-SM-3LK7B	0.812198926181156
GTEX-O5YW-1526-SM-3MJGL	0.788564232787646
GTEX-OHPK-1526-SM-3MJGM	0.797182895463841
GTEX-OIZH-1526-SM-3NB1J	0.758331546911801
GTEX-OOBJ-1526-SM-3NB1Q	0.801577460558972
GTEX-OXRK-1626-SM-3NB17	0.764112444960982
GTEX-P4PP-1526-SM-3P61M	0.786040044366147
GTEX-P4PQ-1526-SM-3NMCK	0.763213409498473
GTEX-P4QT-1526-SM-3NMCT	0.753848642396853
GTEX-P78B-1826-SM-3P5YX	0.792675832334958
GTEX-PLZ6-0826-SM-3P61K	0.772801382755943
GTEX-POMQ-0826-SM-3P61H	0.771358264792635
GTEX-PW2O-1226-SM-48TCH	0.801773000552242
GTEX-PWN1-1526-SM-48TDA	0.779099544900276
GTEX-PWOO-1226-SM-48TCO	0.773341339230603
GTEX-PX3G-1526-SM-48U11	0.770598617358012
GTEX-Q2AH-1126-SM-48TZM	0.792827582827552
GTEX-Q2AI-0826-SM-48TZO	0.771608805431314
GTEX-Q734-1026-SM-48U16	0.798515660488615
GTEX-QCQG-0526-SM-48U2A	0.785020351215829
GTEX-QDVJ-1426-SM-48U1Y	0.784624923485023
GTEX-QDVN-1226-SM-48TZ5	0.7791510335234
GTEX-QLQ7-0826-SM-447B3	0.796861717372445
GTEX-QLQW-0726-SM-447AA	0.778532323180655
GTEX-QMRM-1126-SM-447BN	0.786206767450711
GTEX-QV31-0626-SM-447C5	0.787669145458307
GTEX-QV44-1226-SM-4R1KE	0.781564074784838
GTEX-QXCU-1926-SM-48FE4	0.781382623841877
GTEX-R53T-1226-SM-48FCT	0.782257786689583
GTEX-R55D-1526-SM-48FEJ	0.748536305979896
GTEX-R55G-1126-SM-48FDG	0.761419126711259
GTEX-RM2N-0826-SM-48FD3	0.79958902744142
GTEX-RU1J-0526-SM-46MUT	0.768523167547099
GTEX-RWS6-0926-SM-47JXE	0.787927745130443
GTEX-S341-0626-SM-4AD5T	0.7988435371097
GTEX-S3XE-1026-SM-4AD4O	0.810403601964977
GTEX-S4P3-0726-SM-4AD57	0.740471002088478
GTEX-S4Q7-0726-SM-4AD5F	0.800635235900582
GTEX-S4UY-1626-SM-4AD55	0.820611445789839
GTEX-S4Z8-1226-SM-4AD6W	0.642942750144128
GTEX-S7SF-0626-SM-4AD4V	0.623633655990609
GTEX-SIU7-1426-SM-4BRWT	0.781485919255728
GTEX-SNMC-0626-SM-4DM6H	0.789233991681078
GTEX-SNOS-0826-SM-4DM5N	0.798015029958052
GTEX-T5JC-1926-SM-4DM6Q	0.75990871433421
GTEX-T5JW-0926-SM-4DM5K	0.752057574209661
GTEX-T6MO-0726-SM-4DM58	0.781757537771237
GTEX-T8EM-1226-SM-4DM5J	0.798918062292468
GTEX-TKQ1-0526-SM-4DXTG	0.755792801443005
GTEX-TKQ2-0926-SM-4DXU5	0.78985929622392
GTEX-U8T8-1226-SM-4E3IH	0.750019031496206
GTEX-UJHI-1026-SM-4IHJP	0.768875101981287
GTEX-UJMC-1226-SM-4IHLI	0.798760302231589
GTEX-UPK5-2126-SM-4JBJK	0.774993881548628
GTEX-V1D1-1726-SM-4JBHB	0.815079706331681
GTEX-V955-1326-SM-4JBHR	0.778693507045594
GTEX-VJYA-1026-SM-4KL21	0.804555214216057
GTEX-W5WG-1726-SM-4LMI5	0.745466051238966
GTEX-WFG7-1326-SM-4LMK1	0.775733385201604
GTEX-WFG8-1326-SM-4LVN3	0.775126143329678
GTEX-WFJO-1126-SM-4LVLZ	0.769436510595864
GTEX-WFON-1126-SM-4LVMA	0.798391237845858
GTEX-WH7G-1526-SM-4LVMX	0.720652799964086
GTEX-WHWD-1426-SM-4OORU	0.810866442457928
GTEX-WRHK-0626-SM-4MVOE	0.778757025662781
GTEX-WZTO-2126-SM-4PQYW	0.751832159822257
GTEX-X15G-1126-SM-4PQZG	0.774069130771034
GTEX-XAJ8-0326-SM-47JYI	0.80723145623691
GTEX-XBED-1226-SM-4AT5V	0.802250339452939
GTEX-XQ8I-2026-SM-4BOOL	0.812087172878733
GTEX-XUZC-0726-SM-4BOPH	0.780787847959709
GTEX-XV7Q-1326-SM-4BRWM	0.820846416404528
GTEX-XXEK-0826-SM-4BRWG	0.807000142580286
GTEX-Y114-1226-SM-4TT88	0.757737401752626
GTEX-Y3I4-1626-SM-4TT7W	0.798020638432186
GTEX-Y3IK-1426-SM-4YCES	0.783646046028465
GTEX-Y5LM-1326-SM-5RQIS	0.789512419170025
GTEX-Y5V6-1326-SM-4VDTF	0.76604037609209
GTEX-Y8E4-1526-SM-4WWDI	0.805518723923656
GTEX-Y8LW-0826-SM-4WWDO	0.797220193918979
GTEX-Y9LG-1026-SM-5IFJN	0.819055493155904
GTEX-YEC3-1426-101806-SM-5PNXX	0.74313191277794
GTEX-YEC4-1426-SM-5IFHS	0.796040396254547
GTEX-YFCO-0826-SM-5LUAG	0.796188187286361
GTEX-YJ8A-1526-SM-5P9FT	0.778375061821489
GTEX-ZAB4-1526-SM-5CVN7	0.736569091293558
GTEX-ZDYS-1926-SM-5HL59	0.789900903447712
GTEX-ZE7O-3026-SM-51MS4	0.758113047317446
GTEX-ZF2S-1426-SM-57WET	0.813443168843608
GTEX-ZLFU-1326-SM-4WWET	0.805720073152383
GTEX-ZLV1-0826-SM-4WWEQ	0.815200309407586
GTEX-ZP4G-1226-SM-4WWCJ	0.804673722489519
GTEX-ZPIC-2026-SM-57WG3	0.782424967183577
GTEX-ZQUD-0826-SM-57WDQ	0.789755047255407
GTEX-ZTX8-0426-SM-59HLG	0.786471460333276
GTEX-ZV6S-0926-SM-57WGB	0.71970488228683
GTEX-ZV7C-1626-SM-5NQ7E	0.793493042383208
GTEX-ZVP2-1626-SM-5GU5D	0.808619369655298
GTEX-ZVT2-1626-SM-51MRC	0.765474091148251
GTEX-ZVT3-2126-SM-59HL2	0.798107586284285
GTEX-ZVZP-1726-SM-5GZWY	0.793492715756322
GTEX-ZXES-1426-SM-5NQ8S	0.822265154463296
GTEX-ZYFG-1326-SM-5GICJ	0.806830865495854
GTEX-ZYVF-2726-SM-5GID4	0.750518356097551
GTEX-ZYY3-1726-SM-5EGH3	0.764219281045838
GTEX-ZZ64-0426-SM-5E43F	0.781667927584673
GTEX-ZZPU-1426-SM-5GZZ6	0.784109672277215
