## Additional file 6 for "Transcriptome diversity is a systematic source of bias in RNA-sequencing data": arora_gtex_mskccBatch_TPM_thyroid.txt

sample_id	transcriptome_diversity
GTEX-111CU-0226-SM-5GZXC	0.78158407328241
GTEX-111FC-1026-SM-5GZX1	0.769390025003568
GTEX-111VG-0526-SM-5N9BW	0.801862879304053
GTEX-111YS-0726-SM-5GZY8	0.823648013799775
GTEX-1122O-0226-SM-5N9DA	0.789200377709079
GTEX-1128S-0126-SM-5H12S	0.808065221433401
GTEX-113JC-0126-SM-5EGJW	0.789091165462823
GTEX-117XS-0526-SM-5987Q	0.794734556490956
GTEX-117YW-0126-SM-5EGGN	0.801832667465997
GTEX-117YX-1226-SM-5H11S	0.789373887122104
GTEX-1192X-1126-SM-5EGGU	0.775067111371197
GTEX-11DXX-0226-SM-5P9HL	0.800128940431217
GTEX-11DXY-0426-SM-5H12R	0.803306365335997
GTEX-11DZ1-2726-SM-5A5KH	0.767170678630568
GTEX-11EI6-0726-SM-59866	0.774642088947844
GTEX-11EM3-0126-SM-5985K	0.765549318408568
GTEX-11EMC-0226-SM-5EGLP	0.778712947737337
GTEX-11EQ8-0826-SM-5N9FG	0.777697303429947
GTEX-11EQ9-0626-SM-5A5K1	0.793665305259605
GTEX-11GS4-0826-SM-5986J	0.785002384554704
GTEX-11I78-0526-SM-5986A	0.790236246547201
GTEX-11LCK-0526-SM-5A5M9	0.803974294755996
GTEX-11NSD-0126-SM-5987F	0.796591364694933
GTEX-11NUK-1026-SM-5HL5J	0.810280889107919
GTEX-11O72-2326-SM-5BC7H	0.78974243861652
GTEX-11P7K-0226-SM-5986Z	0.793946182476894
GTEX-11P81-0126-SM-5HL5Y	0.789026287448571
GTEX-11TT1-1126-SM-5P9GV	0.768643221822948
GTEX-11TTK-0826-SM-5N9EG	0.74080882174984
GTEX-11TUW-0226-SM-5LU8X	0.825603243254533
GTEX-11UD2-0626-SM-5GU6L	0.801371846200276
GTEX-11VI4-0226-SM-5GU6C	0.751557737786247
GTEX-11ZTS-1126-SM-5LU9X	0.829533793003438
GTEX-11ZTT-1026-SM-5EQKF	0.637008076131461
GTEX-11ZVC-0126-SM-5986G	0.78801452192165
GTEX-1211K-0726-SM-5FQUW	0.768868118599419
GTEX-1212Z-0426-SM-5FQT6	0.782813194851061
GTEX-12584-0826-SM-5FQSK	0.8063062297758
GTEX-12696-0326-SM-5EGL4	0.791794587750318
GTEX-12BJ1-0426-SM-5FQSO	0.753137917966582
GTEX-12WSB-0726-SM-5N9GD	0.680077345415461
GTEX-12WSC-0826-SM-5EQ5Q	0.778389814187381
GTEX-12WSD-0926-SM-5GCNL	0.791062166010738
GTEX-12WSH-0226-SM-5GCOG	0.779457038797784
GTEX-12WSJ-0326-SM-5GCMT	0.778194509057992
GTEX-12WSK-0926-SM-5CVNQ	0.760021583598368
GTEX-12WSL-0626-SM-5GCOY	0.812461689888147
GTEX-12WSN-0726-SM-5GCMS	0.783500857336793
GTEX-12ZZX-1226-SM-5EGHS	0.790583507080627
GTEX-12ZZZ-1226-SM-59HK1	0.735293867944708
GTEX-13111-0226-SM-5EQ55	0.81288243790472
GTEX-13112-0326-SM-5P9IW	0.819741132405361
GTEX-13113-0126-SM-5LZVX	0.797473877664528
GTEX-1313W-0726-SM-5EGK1	0.766367090631631
GTEX-131XE-0126-SM-5LZVC	0.795614978723031
GTEX-131XF-1826-SM-5EGKG	0.80706344070143
GTEX-131XG-0226-SM-5IFG1	0.80267313205216
GTEX-132AR-1126-SM-5P9GA	0.79379138640523
GTEX-132NY-1026-SM-5P9IY	0.796005236718798
GTEX-132QS-0326-SM-5IJFN	0.779662727451123
GTEX-133LE-0326-SM-5P9G4	0.790211005161252
GTEX-1399R-0126-SM-5IFEV	0.788779764374725
GTEX-139TS-0126-SM-5K7XJ	0.7932069917672
GTEX-139UW-0126-SM-5KM1B	0.79801641206873
GTEX-13CF3-0926-SM-5LZZC	0.794115497474347
GTEX-13D11-0226-SM-5LZXL	0.758680206010075
GTEX-13FHP-0926-SM-5L3EC	0.809591417420042
GTEX-13FTW-0626-SM-5IFEX	0.783662586063707
GTEX-13FTY-0726-SM-5J2OH	0.781308059623975
GTEX-13FXS-0726-SM-5LZXJ	0.768317352696168
GTEX-13G51-1226-SM-5K7Z3	0.828257447961061
GTEX-13IVO-0926-SM-5KLZP	0.791944515953432
GTEX-13JVG-0926-SM-5IJE1	0.77158768729102
GTEX-13N11-1026-SM-5K7XQ	0.78690646651326
GTEX-13N1W-0826-SM-5MR5J	0.746410106796439
GTEX-13N2G-0726-SM-5MR38	0.807163351963084
GTEX-13NYB-0726-SM-5MR4J	0.777211673899713
GTEX-13NYC-2426-SM-5MR3K	0.760612182536616
GTEX-13NZ8-0226-SM-5J2OK	0.789248014057987
GTEX-13NZ9-1126-SM-5MR37	0.812303838916748
GTEX-13O1R-0826-SM-5J2MB	0.785948059168664
GTEX-13O21-2226-SM-5MR3L	0.791021546855441
GTEX-13O3O-0926-SM-5KM1F	0.818132856269667
GTEX-13O3P-0726-SM-5J2OM	0.82159559707986
GTEX-13O3Q-0626-SM-5IJG1	0.809360887724507
GTEX-13OVG-0226-SM-5LU93	0.808750363348593
GTEX-13OVI-0826-SM-5KLZ8	0.778271491744019
GTEX-13OW5-0626-SM-5J2N2	0.656469248811182
GTEX-13OW6-0726-SM-5L3FX	0.785899810020651
GTEX-13OW7-0826-SM-5L3EL	0.802788407217012
GTEX-13OW8-0126-SM-5IJE5	0.769048088618744
GTEX-13PL6-1026-SM-5L3E5	0.792321339709352
GTEX-13PVQ-0726-SM-5L3GI	0.802568140392771
GTEX-13QBU-0626-SM-5J2OG	0.768165114036839
GTEX-13RTK-0326-SM-5RQHS	0.791384878104296
GTEX-13S86-1126-SM-5RQJX	0.815988776917773
GTEX-13VXT-0626-SM-5SIA1	0.810381032093911
GTEX-13VXU-0826-SM-5KLZ2	0.767030826370245
GTEX-13W46-0926-SM-5LU3T	0.820038356181072
GTEX-13X6H-0526-SM-5LU4Q	0.797455734970201
GTEX-13X6J-0826-SM-5LU32	0.776803375637477
GTEX-13YAN-0926-SM-5O9C3	0.81017438536313
GTEX-144GM-0226-SM-5Q5CB	0.775353997458513
GTEX-144GO-0126-SM-5LUAO	0.766546503171844
GTEX-145LU-0426-SM-5O9AH	0.809997773193758
GTEX-145ME-0126-SM-5S2QM	0.818103516207388
GTEX-145MG-0826-SM-5Q5C2	0.78755263238671
GTEX-145MH-0426-SM-5LU8T	0.767981894384162
GTEX-145MI-1126-SM-5O9AK	0.807109041412789
GTEX-146FQ-0726-SM-5LUA7	0.822219433583859
GTEX-146FR-0326-SM-5SI8U	0.765764680336235
GTEX-14753-0926-SM-5Q5BI	0.818781000117258
GTEX-148VJ-0726-SM-5LU8J	0.826278472510063
GTEX-1497J-0126-SM-5Q5BK	0.788247380063002
GTEX-14A5H-0726-SM-5Q5DW	0.82447478906369
GTEX-14ABY-0926-SM-5Q5DY	0.760856542099836
GTEX-14AS3-0226-SM-5Q5B6	0.818522776753571
GTEX-14C38-0826-SM-5S2U8	0.787000952464463
GTEX-14E6C-2626-SM-5RQJP	0.811040809946217
GTEX-14ICL-0426-SM-5RQJ3	0.785147147522539
GTEX-N7MS-2326-SM-2HMLD	0.78210256719895
GTEX-NFK9-0726-SM-2HMJW	0.812619912931268
GTEX-OHPK-2626-SM-2HMK9	0.785192960002441
GTEX-OHPM-2626-SM-33HC5	0.777250247237695
GTEX-OIZG-0226-SM-2TC5L	0.772467630146228
GTEX-OIZH-2626-SM-2HMJM	0.77834309645898
GTEX-OIZI-0726-SM-2XCEI	0.806882104813093
GTEX-OOBJ-2626-SM-2I3F6	0.817349150920068
GTEX-OOBK-2626-SM-2HMKY	0.770251493090985
GTEX-OXRK-0626-SM-2HMJ5	0.800065590390642
GTEX-OXRO-1226-SM-48TDL	0.784917447873181
GTEX-OXRP-0326-SM-33HBJ	0.763959711399568
GTEX-P4PQ-2626-SM-33HC9	0.798618845663655
GTEX-P4QS-2626-SM-2I3EV	0.806485481510926
GTEX-P4QT-2626-SM-2I3FM	0.7783286466915
GTEX-POYW-0826-SM-2XCEM	0.842771924905211
GTEX-PWCY-2326-SM-2I3EQ	0.793432110100344
GTEX-PWN1-2626-SM-2I3FH	0.808133636787821
GTEX-PWOO-0926-SM-2I3EC	0.823605835987618
GTEX-Q2AG-0826-SM-2HMKF	0.814705296602394
GTEX-Q2AH-0726-SM-2I3EA	0.81456809229003
GTEX-Q2AI-0326-SM-2I3EK	0.792500714738329
GTEX-Q734-0526-SM-2I3EH	0.821706111240004
GTEX-QDVN-0626-SM-2I3FP	0.796981367163103
GTEX-QV44-0826-SM-2S1RG	0.823858414506175
GTEX-QXCU-0326-SM-2TC63	0.805393740385454
GTEX-R55C-0626-SM-2TF4Q	0.815338537962275
GTEX-R55E-0826-SM-2TC5M	0.779620670907798
GTEX-REY6-0526-SM-2TF5M	0.832525924930873
GTEX-RM2N-0526-SM-2TF4N	0.797237543649997
GTEX-RN64-0626-SM-2TC5V	0.80872083568112
GTEX-RNOR-0926-SM-2TF56	0.785895275220111
GTEX-RTLS-0626-SM-5SI7Z	0.81671126501801
GTEX-RU72-0126-SM-2TF6Z	0.810045398379875
GTEX-RVPV-1226-SM-2TF73	0.738689142170299
GTEX-RWS6-0626-SM-2XCAS	0.813576697800044
GTEX-S32W-0726-SM-2XCBL	0.808690328711473
GTEX-S341-0226-SM-5S2VG	0.730108639694074
GTEX-S4Q7-0326-SM-3K2B1	0.795296091570336
GTEX-S7SE-0726-SM-2XCD7	0.785327176464897
GTEX-SE5C-0726-SM-4BRWY	0.807246504439965
GTEX-SIU8-0626-SM-2XCDN	0.82582378956789
GTEX-SJXC-0726-SM-2XCFJ	0.801235824658685
GTEX-SN8G-1526-SM-4DM79	0.778663620460312
GTEX-SNOS-0226-SM-32PLR	0.767128090194203
GTEX-SUCS-0226-SM-32PLQ	0.785550165743655
GTEX-T6MO-0226-SM-32QOL	0.75760887921564
GTEX-TKQ1-0126-SM-33HB3	0.779062026260328
GTEX-TSE9-0626-SM-3DB8B	0.802867869309643
GTEX-U4B1-0626-SM-3DB8L	0.803194984949647
GTEX-U8T8-2326-SM-3DB96	0.783811105331473
GTEX-UJMC-0326-SM-3GAE2	0.795301664734292
GTEX-V1D1-0926-SM-4JBHQ	0.838362007377141
GTEX-V955-0426-SM-3GAEL	0.787455841860309
GTEX-VUSG-0426-SM-3GIKD	0.814080416666341
GTEX-W5WG-1426-SM-4KKZP	0.803644454711649
GTEX-W5X1-0426-SM-3GILB	0.786828393874948
GTEX-WEY5-0526-SM-3GIKZ	0.805852006193941
GTEX-WFG7-0326-SM-5SI7L	0.802207973213617
GTEX-WFG8-0426-SM-3GILD	0.792341250617453
GTEX-WH7G-0526-SM-3NMBI	0.773545335267051
GTEX-WHPG-0226-SM-3NMB9	0.791462051994143
GTEX-WHSB-1626-SM-3LK6J	0.768106802802969
GTEX-WHSE-0626-SM-4RGNF	0.788822687399926
GTEX-WK11-0926-SM-3NMAU	0.751802163473581
GTEX-WL46-0126-SM-3TW8I	0.759033731573693
GTEX-WOFL-0726-SM-3MJG4	0.80487307284302
GTEX-WVLH-0626-SM-3MJG7	0.791049727625296
GTEX-WWYW-0826-SM-3NB2X	0.779450134854107
GTEX-WXYG-0226-SM-3NB2Y	0.781916056396257
GTEX-WY7C-0226-SM-3NB37	0.785901639887903
GTEX-WYBS-1926-SM-3NM8N	0.725534843652774
GTEX-WYJK-1626-SM-3NM9J	0.816202400146946
GTEX-WYVS-0326-SM-3NM9V	0.81633806699034
GTEX-X15G-0526-SM-3NMB7	0.827909733601115
GTEX-X4LF-0426-SM-3NMB5	0.807482773041318
GTEX-X4XX-0926-SM-46MV7	0.836137981596668
GTEX-X4XY-0826-SM-4E3JM	0.807738466053082
GTEX-X5EB-0726-SM-46MVR	0.809281051622419
GTEX-X8HC-0726-SM-46MWG	0.814285176798308
GTEX-XBED-0126-SM-47JY7	0.803994162081142
GTEX-XBEW-0126-SM-4AT66	0.817747902542835
GTEX-XGQ4-0426-SM-4AT4I	0.79354988332518
GTEX-XLM4-0726-SM-4AT64	0.704714252221758
GTEX-XMK1-0626-SM-4B65A	0.79425226305937
GTEX-XUJ4-0726-SM-4BOOP	0.789624817095881
GTEX-XUW1-1026-SM-4BONY	0.801294028995984
GTEX-XUZC-0126-SM-4BOO6	0.768273721053401
GTEX-XV7Q-0326-SM-4BRVM	0.821198858011664
GTEX-XXEK-1326-SM-4BRV1	0.803018044761109
GTEX-Y111-1926-SM-4SOIS	0.775629577022374
GTEX-Y114-0626-SM-4TT98	0.77895003692229
GTEX-Y3I4-0226-SM-4TT27	0.808615001660308
GTEX-Y3IK-0526-SM-4WWE3	0.782395730185447
GTEX-Y5LM-0626-SM-4V6G4	0.779171391699929
GTEX-Y5V5-0326-SM-5RQJG	0.804175563062068
GTEX-Y5V6-0526-SM-4VBRV	0.773455652609178
GTEX-Y8E4-0126-SM-4VBQ2	0.809043160877608
GTEX-Y9LG-0426-SM-4VBRT	0.796132342357725
GTEX-YB5E-0626-SM-4VDSE	0.67664007498981
GTEX-YEC3-0826-SM-4WWFP	0.740892192180381
GTEX-YEC4-0626-SM-5CVLU	0.757899769386398
GTEX-YF7O-0726-SM-4W213	0.772735607147893
GTEX-YFCO-0326-SM-4W1ZP	0.702094481187225
GTEX-YJ89-0726-SM-5P9F7	0.791566073099733
GTEX-ZA64-0426-SM-5HL96	0.759622022522359
GTEX-ZAB5-0726-SM-5P9JG	0.833879361932056
GTEX-ZAK1-0726-SM-5HL8Q	0.79943244647824
GTEX-ZC5H-0626-SM-5LU9K	0.81707951081201
GTEX-ZDTS-0926-SM-4WAXG	0.792893816648287
GTEX-ZDYS-0626-SM-5J2N5	0.805654067369869
GTEX-ZE7O-1126-SM-57WC8	0.797615074859881
GTEX-ZGAY-1026-SM-4WWBR	0.768521357436596
GTEX-ZLFU-0626-SM-4WWBO	0.810746575191909
GTEX-ZLWG-0526-SM-4WWFB	0.757439135255341
GTEX-ZPCL-0126-SM-4WWC8	0.774994208384943
GTEX-ZPU1-0426-SM-4WWCA	0.818518083717198
GTEX-ZT9W-0226-SM-4YCCZ	0.784368940804008
GTEX-ZT9X-0226-SM-51MT2	0.791254329107975
GTEX-ZTPG-0826-SM-5DUVC	0.775864587174968
GTEX-ZV6S-0226-SM-59HJT	0.790482915361078
GTEX-ZV7C-0126-SM-57WDE	0.812536925841219
GTEX-ZVP2-0426-SM-57WC2	0.782144310988966
GTEX-ZVT3-0726-SM-5GICN	0.80689719282836
GTEX-ZVZP-1026-SM-5GICI	0.767452287635459
GTEX-ZVZQ-0626-SM-59HJU	0.812912074979913
GTEX-ZXG5-0926-SM-5NQ8H	0.781665370099093
GTEX-ZY6K-0226-SM-5SIAY	0.756892894101859
GTEX-ZYFC-0926-SM-5GZWW	0.766614923514344
GTEX-ZYFG-0626-SM-5GZYA	0.741758710314429
GTEX-ZYT6-0426-SM-5GID3	0.765749890368522
GTEX-ZYW4-1126-SM-5SI99	0.77147282897102
GTEX-ZZ64-0126-SM-5GZXA	0.775881705914477
GTEX-ZZPU-1326-SM-5GZWS	0.807459315025626
