## Additional file 6 for "Transcriptome diversity is a systematic source of bias in RNA-sequencing data": arora_gtex_mskccBatch_TPM_uterus.txt

sample_id	transcriptome_diversity
GTEX-1117F-2426-SM-5EGGH	0.767948823771333
GTEX-113JC-2226-SM-5EGJG	0.771220739024958
GTEX-11DXX-1526-SM-5H115	0.797979860097667
GTEX-11EM3-1926-SM-5987U	0.770261708055358
GTEX-11I78-2126-SM-5A5K8	0.785966100602663
GTEX-11P81-1626-SM-5BC52	0.788243789985462
GTEX-11ZTS-2326-SM-5EQMY	0.798927527062273
GTEX-11ZTT-1726-SM-5EQL4	0.76208527317157
GTEX-12WSD-2826-SM-59HKT	0.79477760808725
GTEX-12WSG-2126-SM-5EGJ7	0.766024022127781
GTEX-12WSK-2026-SM-5CVNB	0.722100634873112
GTEX-12ZZX-2126-SM-5LZVL	0.759940474619978
GTEX-1313W-2826-SM-5P9G1	0.728530192258922
GTEX-131XG-2026-SM-5GCN5	0.77081576138535
GTEX-131YS-2326-SM-5IJFJ	0.738346817755794
GTEX-132AR-1526-SM-5KM1L	0.72616388566776
GTEX-1399S-2226-SM-5IFEW	0.782702428310755
GTEX-1399U-1326-SM-5IJET	0.705859665201384
GTEX-13D11-1226-SM-5IFGA	0.758117067407363
GTEX-13FTX-1026-SM-5J2O5	0.800186977152433
GTEX-13N11-1126-SM-5KM41	0.778059089794241
GTEX-13OVI-1026-SM-5L3EM	0.763982738980068
GTEX-13OVJ-2326-SM-5IJGA	0.716811418903337
GTEX-13PL7-2026-SM-5IFGK	0.76687602648832
GTEX-13QBU-1626-SM-5LU4S	0.713769834426934
GTEX-13S7M-1726-SM-5RQK3	0.789254750969728
GTEX-13U4I-1926-SM-5LU39	0.754174865618368
GTEX-13VXT-1626-SM-5IJES	0.803635484190026
GTEX-145ME-1326-SM-5O98Q	0.774809594814252
GTEX-14BIM-2226-SM-5SI8Y	0.718393624137932
GTEX-14BMU-1826-SM-5RQII	0.775268414753522
GTEX-N7MT-0726-SM-3TW8S	0.728285245550601
GTEX-OHPL-2026-SM-3TW8R	0.769061595738156
GTEX-P4PP-2026-SM-3P61N	0.782835017808741
GTEX-P4QT-2026-SM-3NMCJ	0.81035869303809
GTEX-P78B-2526-SM-3P5ZY	0.775978256427612
GTEX-POMQ-1226-SM-3P61F	0.768935574051541
GTEX-PWN1-2026-SM-48TD9	0.770694651618751
GTEX-PX3G-2026-SM-48U1H	0.796505778777776
GTEX-Q734-1626-SM-48U1B	0.775134104433297
GTEX-QCQG-1326-SM-48U24	0.775406137053214
GTEX-R55G-1626-SM-48FF4	0.764068959383474
GTEX-RU72-2626-SM-4TT75	0.74755290524462
GTEX-RWS6-1326-SM-47JXB	0.718486492911795
GTEX-S341-1026-SM-4AD71	0.761012175033314
GTEX-S4UY-1226-SM-4AD51	0.780163870558602
GTEX-T2IS-2226-SM-4DM65	0.76002969972332
GTEX-T5JW-1526-SM-4DM5E	0.766494764770796
GTEX-T6MO-1526-SM-4DM57	0.775780839686077
GTEX-TMMY-2226-SM-4DXTN	0.770110103852527
GTEX-U3ZN-0726-SM-4DXT5	0.796902860815632
GTEX-UPIC-1526-SM-4IHLU	0.780825598658138
GTEX-W5WG-1326-SM-4LMI9	0.76015555001826
GTEX-WEY5-0726-SM-4LMID	0.78688764169238
GTEX-WI4N-2426-SM-4OOSC	0.740580742387039
GTEX-WWYW-2826-SM-4MVOQ	0.714588248600603
GTEX-XUJ4-1526-SM-4BONU	0.736695916509241
GTEX-XUW1-0226-SM-4BOOS	0.767874411188841
GTEX-XUZC-0926-SM-4BOQF	0.803948500635963
GTEX-XYKS-1626-SM-4BRUQ	0.769041864824266
GTEX-Y3IK-2126-SM-4YCDS	0.736851373539798
GTEX-YFC4-2826-SM-5P9FR	0.78962131336903
GTEX-YJ8O-1126-SM-5P9IS	0.803035369030564
GTEX-ZAK1-2526-SM-5S2N7	0.758148162273026
GTEX-ZLWG-1026-SM-4WWC4	0.794034908091147
GTEX-ZP4G-0726-SM-4WWF2	0.776179000916343
GTEX-ZTPG-2026-SM-5O999	0.757324233412641
GTEX-ZV6S-1526-SM-5NQ7O	0.664131721951611
GTEX-ZVT2-0426-SM-5E44S	0.797853252096777
GTEX-ZXES-0726-SM-5E451	0.760254744117962
GTEX-ZYVF-0526-SM-5E43E	0.694167413504341
