## Additional file 6 for "Transcriptome diversity is a systematic source of bias in RNA-sequencing data": arora_gtex_recount2_TPM_bladder.txt

sample_id	transcriptome_diversity
GTEX-S32W-1126-SM-4AD5V	0.835884926004785
GTEX-S3XE-1226-SM-4AD4L	0.864864321873476
GTEX-S4Q7-0926-SM-4AD5D	0.863841166758958
GTEX-S4UY-0926-SM-4AD6O	0.871098995012451
GTEX-SE5C-1026-SM-4BRUG	0.811977018795987
GTEX-SNMC-0826-SM-4DM66	0.872336400180352
GTEX-SNOS-0526-SM-4DM54	0.882630253231469
GTEX-U3ZM-0826-SM-4DXU6	0.832411679904686
GTEX-U4B1-1226-SM-4DXT7	0.839839193854304
