## Additional file 6 for "Transcriptome diversity is a systematic source of bias in RNA-sequencing data": arora_gtex_recount2_TPM_breast.txt

sample_id	transcriptome_diversity
GTEX-1117F-2826-SM-5GZXL	0.837567323726125
GTEX-11EM3-1326-SM-5N9C6	0.85933806321306
GTEX-11I78-2226-SM-5PNYA	0.853036197317916
GTEX-11P81-1926-SM-5BC53	0.871910638937395
GTEX-1211K-1926-SM-5EQLB	0.848671367765933
GTEX-1269C-2426-SM-5FQSN	0.858577584295118
GTEX-12WSB-0626-SM-59HJO	0.848699855882541
GTEX-12WSK-2226-SM-5GCO5	0.847003790138065
GTEX-12ZZX-1126-SM-5EGKB	0.873446756851283
GTEX-13113-1726-SM-5GCOO	0.854548179882999
GTEX-1313W-0826-SM-5EQ4T	0.848028684083335
GTEX-131XW-0726-SM-5EGK3	0.853101571789973
GTEX-131YS-0626-SM-5EGKL	0.865812230549896
GTEX-132AR-0826-SM-5EGK6	0.82998688744676
GTEX-133LE-1726-SM-5K7VQ	0.856898353473313
GTEX-1399U-1826-SM-5PNZ1	0.853582648829086
GTEX-13CF3-2126-SM-5IFJP	0.830433792207041
GTEX-13D11-1026-SM-5IJFB	0.84904326235462
GTEX-13FTX-1126-SM-5N9EN	0.838059104685065
GTEX-13FTY-2226-SM-5J1ND	0.875599653222762
GTEX-13N11-1726-SM-5J1OJ	0.878151213618383
GTEX-13O3O-0826-SM-5K7WE	0.839460800472948
GTEX-13PL6-2926-SM-5L3I2	0.863985654854386
GTEX-13QIC-2326-SM-5LU5N	0.869311090377098
GTEX-13W3W-1226-SM-5LU4H	0.868987840119833
GTEX-145ME-1526-SM-5Q5F2	0.823886789592609
GTEX-146FH-0826-SM-5SI8T	0.861481716388546
GTEX-14AS3-1626-SM-5S2OY	0.815255093060735
GTEX-Q2AG-0326-SM-48U1O	0.876975223619065
GTEX-QDT8-0626-SM-48TYW	0.867602145148193
GTEX-QVJO-1826-SM-447C9	0.85530482587502
GTEX-R53T-1526-SM-48FEK	0.864419647562003
GTEX-RU72-0626-SM-46MUI	0.863221858765481
GTEX-S32W-2026-SM-4AD6E	0.843056330772973
GTEX-S341-1526-SM-4AD6K	0.878121887348674
GTEX-S4UY-0726-SM-4AD6X	0.863961200676882
GTEX-SE5C-2126-SM-4BRUJ	0.855406170882824
GTEX-T5JW-2026-SM-4DM63	0.876251109372068
GTEX-T6MO-0326-SM-32QOK	0.866634182894418
GTEX-TML8-1226-SM-32QON	0.880493901571103
GTEX-U3ZN-1926-SM-4DXSG	0.878258983304592
GTEX-UJHI-1426-SM-3DB9C	0.868862372457881
GTEX-VJWN-0726-SM-3GIJ8	0.860728002409475
GTEX-WI4N-1426-SM-3LK7H	0.851954903082507
GTEX-WRHU-0326-SM-3MJFY	0.869302815716499
GTEX-WXYG-2226-SM-4E3IM	0.872731371875614
GTEX-WYBS-0926-SM-3NM94	0.873102435815268
GTEX-WYVS-1726-SM-3NMAY	0.883714367073904
GTEX-X15G-1626-SM-3NMB3	0.876044360416274
GTEX-X4EP-2926-SM-3P5YQ	0.854270754202273
GTEX-XMD2-0926-SM-4WWEF	0.846734149371823
GTEX-XUJ4-1926-SM-4BOOV	0.855689322133399
GTEX-XUW1-2326-SM-4BOO5	0.864053840712688
GTEX-XUZC-1626-SM-4BRVP	0.865288895508474
GTEX-XV7Q-2326-SM-4BRVZ	0.843071151400612
GTEX-Y114-2026-SM-4TT7L	0.850800650641962
GTEX-Y3IK-2326-SM-4WWDT	0.86957977133703
GTEX-Y5LM-1726-SM-4VDSX	0.858470366497553
GTEX-Y5V5-2126-SM-4WWFO	0.861099397037629
GTEX-Y8LW-1626-SM-5IFHX	0.867614201441315
GTEX-YB5K-1626-SM-5IFIN	0.836135909601299
GTEX-YFC4-1426-SM-5IFJG	0.883388895015466
GTEX-YJ8O-2226-SM-5IFHW	0.856791413920496
GTEX-ZAJG-0626-SM-5HL8X	0.84652620039453
GTEX-ZC5H-2626-SM-5J2MG	0.872147135548489
GTEX-ZF29-1926-SM-5S2P1	0.879349672824094
GTEX-ZF2S-2026-SM-5E461	0.886021101295235
GTEX-ZF3C-2326-SM-5S2MZ	0.857056643129624
GTEX-ZLV1-1426-SM-4WWES	0.8611711097954
GTEX-ZPIC-1126-SM-5BC7F	0.847416031369761
GTEX-ZQG8-0726-SM-5P9H9	0.82401940474119
GTEX-ZV6S-1826-SM-5NQ8D	0.845577107085348
GTEX-ZVT2-1826-SM-5NQ8W	0.83851915603466
GTEX-ZVT4-1026-SM-57WC4	0.846137098045214
GTEX-ZVZQ-0826-SM-51MRF	0.855281415337815
GTEX-ZXES-0826-SM-5E43C	0.875605871444049
GTEX-ZYWO-2326-SM-5GZY4	0.852922076985966
