## Additional file 6 for "Transcriptome diversity is a systematic source of bias in RNA-sequencing data": arora_gtex_recount2_TPM_cervix.txt

sample_id	transcriptome_diversity
GTEX-S32W-1526-SM-4AD6Z	0.85286269565383
GTEX-S341-1126-SM-4AD6T	0.860366905673763
GTEX-S4UY-1426-SM-4AD6Y	0.858704317142818
GTEX-TSE9-2826-SM-4DXTF	0.843175271066209
GTEX-S32W-1626-SM-4AD6G	0.857195039390486
GTEX-S341-1326-SM-4AD72	0.879199287479704
GTEX-T6MO-1426-SM-4DM73	0.869423332048377
GTEX-TSE9-2726-SM-4DXSQ	0.850100757777541
