## Additional file 6 for "Transcriptome diversity is a systematic source of bias in RNA-sequencing data": arora_gtex_recount2_TPM_colon.txt

sample_id	transcriptome_diversity
GTEX-111CU-1226-SM-5EGIN	0.838031297242447
GTEX-111YS-1826-SM-5GIEP	0.838089721204564
GTEX-1122O-1426-SM-5H11R	0.840727776733169
GTEX-117XS-2226-SM-5GIE1	0.810372620759225
GTEX-117YX-0526-SM-5EGJH	0.845806957302632
GTEX-11DXX-1926-SM-5EGJK	0.842209621205179
GTEX-11DXY-2026-SM-5N9CZ	0.834266441811922
GTEX-11DXZ-1626-SM-5GIDI	0.81091722256903
GTEX-11EI6-2626-SM-5PNVT	0.825651845552162
GTEX-11EMC-1426-SM-5N9E4	0.807337951481118
GTEX-11EQ9-1526-SM-5PNY7	0.833372497445553
GTEX-11GS4-1826-SM-5HL4T	0.821981657792316
GTEX-11I78-1326-SM-5PNY9	0.814800661722782
GTEX-11ONC-1926-SM-5GU75	0.824596691898029
GTEX-11P7K-1826-SM-5HL5A	0.801474164812704
GTEX-11P81-1426-SM-5P9JN	0.832585440345795
GTEX-11PRG-2026-SM-5GU5F	0.826177671065943
GTEX-11TT1-0926-SM-5GU5M	0.825275679136434
GTEX-11TUW-2326-SM-5EQMO	0.820114163661042
GTEX-11ZTS-1526-SM-5N9G7	0.791942105249777
GTEX-11ZTT-1626-SM-5EQKR	0.807890298079548
GTEX-11ZU8-1126-SM-5EQ5K	0.801836727086405
GTEX-1211K-1826-SM-5EGJ2	0.838377530802403
GTEX-1212Z-1826-SM-5FQSH	0.825168236347384
GTEX-12696-1926-SM-5EGJT	0.838223047056689
GTEX-12BJ1-2026-SM-5FQUH	0.81860899508988
GTEX-12WSG-2426-SM-5EQLZ	0.829170100067595
GTEX-12WSJ-1426-SM-5GCON	0.821142585223845
GTEX-12WSL-1826-SM-5LZW9	0.837910119360203
GTEX-12ZZX-2726-SM-5N9FT	0.81436487214302
GTEX-12ZZY-2726-SM-5EQ45	0.841439641832323
GTEX-13111-1926-SM-5GCOL	0.847391416310908
GTEX-131XE-1026-SM-5EGKE	0.827740367512666
GTEX-131XG-1526-SM-5GCNQ	0.847239248170682
GTEX-131YS-2926-SM-5EGKI	0.817604024203183
GTEX-132AR-2826-SM-5IJFV	0.830102987481115
GTEX-132NY-2726-SM-5PNY2	0.828726474355403
GTEX-1339X-1726-SM-5P9J9	0.821296028998308
GTEX-1399R-2126-SM-5K7WZ	0.812816294768227
GTEX-13CF2-1826-SM-5N9GK	0.800816587293591
GTEX-13CF3-1326-SM-5LZXZ	0.798571435323233
GTEX-13D11-0626-SM-5LZYY	0.832116521442926
GTEX-13FH7-1626-SM-5J2O9	0.827069828740237
GTEX-13FHO-2726-SM-5K7VG	0.831362993486274
GTEX-13G51-2126-SM-5IJD9	0.794349218915349
GTEX-13N2G-2226-SM-5IJCU	0.83374816613827
GTEX-13O1R-2426-SM-5KLZZ	0.827726384217255
GTEX-13O61-1526-SM-5KM3P	0.841105940588452
GTEX-13OVI-2126-SM-5KM3U	0.813220378600396
GTEX-13OVJ-1826-SM-5KM2D	0.822468349336913
GTEX-13OW6-2226-SM-5N9FL	0.847410541641968
GTEX-13OW8-2726-SM-5L3FZ	0.825960169902974
GTEX-13PVQ-2726-SM-5L3H7	0.833541507792156
GTEX-13PVR-1726-SM-5Q5EC	0.817931589862954
GTEX-13SLW-2826-SM-5Q5ES	0.855255014083422
GTEX-13U4I-2626-SM-5SI9C	0.848113762303702
GTEX-13VXT-2026-SM-5L3EW	0.846413542543697
GTEX-13X6I-2726-SM-5Q5ET	0.834142934749589
GTEX-13X6K-2726-SM-5O9DG	0.840026564131734
GTEX-145LS-2926-SM-5O99G	0.857773236941367
GTEX-145ME-1126-SM-5SIAT	0.853497341347579
GTEX-145MO-2626-SM-5QGPD	0.833077367265118
GTEX-146FH-2426-SM-5Q5EW	0.851929153810746
GTEX-147GR-2826-SM-5RQK8	0.851682197141483
GTEX-147JS-2626-SM-5S2UX	0.822788011478621
GTEX-148VJ-2426-SM-5NQ9Y	0.854150953410009
GTEX-14A5H-1626-SM-5SIAN	0.797778675364227
GTEX-14A5I-2426-SM-5Q5CP	0.847383442125203
GTEX-14BMU-1326-SM-5RQIH	0.82726458667635
GTEX-14C39-1626-SM-5S2P4	0.832090695359889
GTEX-WFG8-1726-SM-4LVM6	0.820388335914734
GTEX-WHPG-1626-SM-4M1ZL	0.839251773170671
GTEX-WHWD-1526-SM-4OORV	0.851939947739727
GTEX-WI4N-2226-SM-4OOS9	0.839407651015583
GTEX-WQUQ-2626-SM-4MVNP	0.846576967352248
GTEX-WYVS-1126-SM-4SOJX	0.847650156051512
GTEX-X15G-1526-SM-4PQZM	0.840731062389599
GTEX-X4EO-2726-SM-4E3HS	0.8284346901337
GTEX-XAJ8-0726-SM-47JY5	0.830197862633949
GTEX-XUJ4-2126-SM-4BOOX	0.823224879839767
GTEX-XUW1-1826-SM-4BOQD	0.843830850907786
GTEX-XV7Q-2226-SM-4BRVY	0.845827301325903
GTEX-XXEK-1826-SM-4BRVC	0.819423405039225
GTEX-Y114-1626-SM-4TT7I	0.830522673071369
GTEX-Y3I4-1126-SM-4TT7Y	0.838962104015992
GTEX-Y5LM-1426-SM-5RQJL	0.856538525558691
GTEX-YEC3-2026-SM-4WWFL	0.848908690925232
GTEX-YECK-2826-SM-5IFHF	0.828016226739452
GTEX-YF7O-1626-SM-5IFII	0.797577520341373
GTEX-YJ8A-1726-SM-5P9IQ	0.855761176750284
GTEX-Z93S-2626-SM-57WBX	0.815795597076884
GTEX-ZA64-1426-SM-5CVMC	0.810611854248412
GTEX-ZAB4-2426-SM-5HL8A	0.833111778925599
GTEX-ZAB5-1426-SM-5HL9D	0.843307393768737
GTEX-ZAJG-2626-SM-5S2NU	0.853539372079479
GTEX-ZDTS-2726-SM-5L3E2	0.736334625430034
GTEX-ZF28-2526-SM-57WFH	0.815904984009136
GTEX-ZG7Y-1826-SM-4WWD3	0.831245536569099
GTEX-ZLFU-1426-SM-4WWEU	0.816950929114983
GTEX-ZLV1-1326-SM-4WWER	0.823393833159949
GTEX-ZP4G-1526-SM-57WE5	0.829482254088393
GTEX-ZPIC-2626-SM-57WE2	0.825040748026
GTEX-ZPU1-1726-SM-4WWFV	0.836455572973776
GTEX-ZQG8-2426-SM-57WEE	0.809243166205933
GTEX-ZT9W-1726-SM-51MS3	0.831113654743588
GTEX-ZTSS-1226-SM-51MSZ	0.825015493485354
GTEX-ZTTD-2626-SM-57WEX	0.836620588311505
GTEX-ZV6S-1126-SM-57WE9	0.825228036462676
GTEX-ZVT2-1726-SM-51MRO	0.831620870183205
GTEX-ZVT3-2826-SM-5GU6A	0.815478708789208
GTEX-ZVT4-2626-SM-5N9GJ	0.835795056966003
GTEX-ZY6K-1326-SM-5GZWP	0.843948086376793
GTEX-ZYFG-1826-SM-5GZWX	0.827067917668678
GTEX-ZYT6-2826-SM-5GICX	0.836374373613023
GTEX-ZZ64-0826-SM-5E449	0.835437203911226
GTEX-111CU-1426-SM-5GZYP	0.839976405627705
GTEX-111VG-2226-SM-5N9DU	0.849090088218751
GTEX-111YS-1626-SM-5GZZ9	0.842662187390805
GTEX-1122O-1526-SM-5N9CL	0.847390415951705
GTEX-1128S-1626-SM-5H12O	0.869049933979834
GTEX-117YW-1826-SM-5PNY5	0.807329140421842
GTEX-117YX-0826-SM-5H11J	0.831691237348226
GTEX-11DXX-1826-SM-5H126	0.84729240851854
GTEX-11DXZ-1726-SM-5H12M	0.864121346688954
GTEX-11EQ9-1426-SM-5987G	0.834452252257238
GTEX-11GSP-1626-SM-5986N	0.773138333433518
GTEX-11I78-1226-SM-5A5K6	0.858753860951572
GTEX-11NSD-1626-SM-5986U	0.872826040659087
GTEX-11O72-2226-SM-5PNW2	0.853655382303871
GTEX-11ONC-2026-SM-5HL61	0.837501603836247
GTEX-11P7K-1526-SM-5EGI7	0.858604910525824
GTEX-11P81-1126-SM-5GU5G	0.859759708203169
GTEX-11P82-1026-SM-5BC5J	0.853389184693457
GTEX-11TTK-2426-SM-5PNYO	0.840944393772435
GTEX-11TUW-2026-SM-5EQL8	0.83312937582547
GTEX-11ZVC-2126-SM-5EGJ1	0.803850398126657
GTEX-1211K-1726-SM-5FQUJ	0.871543342308973
GTEX-12BJ1-2126-SM-5BC5O	0.856632384360726
GTEX-12C56-0626-SM-5EGGC	0.868596159404351
GTEX-12KS4-2426-SM-5LU8P	0.878121404558026
GTEX-12WSJ-1526-SM-5GCNI	0.836041521103342
GTEX-12WSL-1626-SM-5GCMU	0.842207414001437
GTEX-13111-0726-SM-5DUVE	0.860514602921633
GTEX-131XE-0826-SM-5HL9W	0.866095369594262
GTEX-132AR-2726-SM-5PNVN	0.849055337618552
GTEX-133LE-1526-SM-5IFEN	0.87264244426793
GTEX-1399R-2226-SM-5P9JB	0.823340828880884
GTEX-1399S-1926-SM-5J2M5	0.852551923477673
GTEX-139T6-1326-SM-5IFFO	0.867894729145984
GTEX-139YR-2126-SM-5KM11	0.867517724715949
GTEX-13CF3-1426-SM-5K7YY	0.813212957911946
GTEX-13D11-0826-SM-5KLZJ	0.852853954615526
GTEX-13FH7-1526-SM-5J2N6	0.796885140417775
GTEX-13FHP-2426-SM-5KLZ5	0.850090143625674
GTEX-13O21-2426-SM-5MR4A	0.854635921042506
GTEX-13O3O-2526-SM-5L3DR	0.868512176455931
GTEX-13O61-1626-SM-5KM3T	0.825969420317654
GTEX-13OVG-1426-SM-5K7VP	0.842574406271883
GTEX-13OW5-2626-SM-5MR3M	0.848220712211831
GTEX-13PL7-2526-SM-5IFGR	0.856821089859223
GTEX-13QBU-1826-SM-5IJG3	0.86137727487751
GTEX-13S86-1626-SM-5Q5C5	0.861321779980806
GTEX-13U4I-2426-SM-5LU34	0.840942221586017
GTEX-13W3W-2126-SM-5K7UX	0.845108214163327
GTEX-144GM-1226-SM-5LU52	0.851023344232627
GTEX-145LS-2726-SM-5Q5D8	0.841821246423422
GTEX-145LT-0926-SM-5LU9C	0.86440971378557
GTEX-145ME-0826-SM-5O9AF	0.848846696064523
GTEX-145MN-1726-SM-5SIA6	0.854350761251956
GTEX-145MO-2426-SM-5NQ9W	0.839430070664837
GTEX-146FQ-1926-SM-5NQBY	0.850531330715035
GTEX-147F3-1926-SM-5SIB9	0.873437683193452
GTEX-147JS-2526-SM-5S2Q8	0.860945176710592
GTEX-148VJ-2626-SM-5QGPI	0.841868664125696
GTEX-14AS3-1126-SM-5Q5CR	0.837196073074417
GTEX-14C38-2626-SM-5RQI4	0.746508680595257
GTEX-14DAR-1526-SM-5RQIX	0.860230999689083
GTEX-14E6E-1526-SM-5RQIG	0.820344804218129
GTEX-NFK9-2026-SM-3LK5K	0.867816987742425
GTEX-O5YW-1426-SM-3MJHF	0.858331925472861
GTEX-OHPM-1426-SM-3TW8Y	0.862030485559968
GTEX-OIZH-1426-SM-3NB1O	0.874132357112856
GTEX-OXRK-1726-SM-3NB16	0.870179987403899
GTEX-OXRL-1426-SM-3NM9E	0.848968120372496
GTEX-P4QT-1426-SM-3NMCX	0.857694139253325
GTEX-P78B-1726-SM-3P5ZV	0.861645866276144
GTEX-PLZ5-1126-SM-3P613	0.862264804813027
GTEX-PWCY-1026-SM-48TD4	0.867542319493041
GTEX-PWN1-1426-SM-48TDF	0.864269343498682
GTEX-PWOO-1326-SM-48TCJ	0.858180726308933
GTEX-PX3G-1426-SM-48U1J	0.871258440830727
GTEX-Q2AH-1226-SM-48TZL	0.850780976759763
GTEX-Q2AI-0926-SM-48U1F	0.848763677308291
GTEX-Q734-1126-SM-48TZY	0.857540067247549
GTEX-QCQG-1626-SM-48U26	0.864626718331082
GTEX-QDVJ-1326-SM-48U1X	0.844245069639006
GTEX-QDVN-1326-SM-48TZ3	0.853149344184125
GTEX-QEL4-1926-SM-4R1JI	0.876044058370923
GTEX-QLQ7-1126-SM-4R1KN	0.838710566214054
GTEX-QLQW-0426-SM-447A7	0.855811200707826
GTEX-QMRM-1226-SM-447C6	0.858713055206907
GTEX-QV31-0826-SM-4R1KR	0.860494951225152
GTEX-R53T-1326-SM-48FCQ	0.875948981319648
GTEX-R55D-1826-SM-48FEF	0.860491327053968
GTEX-R55G-1226-SM-48FDC	0.853959551202644
GTEX-RM2N-0926-SM-48FD1	0.866987230821068
GTEX-RU1J-1326-SM-46MUL	0.877086397006967
GTEX-S341-1426-SM-4AD6U	0.856532120850298
GTEX-S4P3-1226-SM-4AD4Y	0.867139176750031
GTEX-S4Q7-0826-SM-4AD5E	0.85896487752505
GTEX-S7SF-1926-SM-4AT5B	0.869192395216255
GTEX-SE5C-1526-SM-4BRWU	0.867801699075149
GTEX-SNOS-1226-SM-4DM5H	0.855061561631537
GTEX-T5JW-1126-SM-4DM5V	0.844032266286492
GTEX-T6MO-0826-SM-4DM51	0.846128042536827
GTEX-TKQ1-0626-SM-4DXTS	0.835964556978448
GTEX-TKQ2-1326-SM-4DXT9	0.87221055805235
GTEX-TML8-1326-SM-4DXTO	0.852097588544501
GTEX-U3ZM-1126-SM-4DXUB	0.871840210620097
GTEX-UJHI-1126-SM-4IHLN	0.842844113293887
GTEX-UJMC-1326-SM-4IHLS	0.871338355018684
GTEX-UPIC-1726-SM-4IHKG	0.866429580075457
GTEX-V955-1626-SM-4JBHJ	0.857371345173909
GTEX-VJYA-2026-SM-4KL1K	0.877335903713067
GTEX-W5WG-2426-SM-4LMI6	0.858353061696625
GTEX-WEY5-1426-SM-4LMJ3	0.824253335027041
GTEX-WFG7-1526-SM-4LVMG	0.867128872578044
GTEX-WFON-1426-SM-4LVMT	0.852510519578078
GTEX-WH7G-1326-SM-4LVMS	0.867167090576838
GTEX-WHWD-1226-SM-4OOS1	0.867374220363749
GTEX-WOFM-2026-SM-4OOSQ	0.850379511307648
GTEX-WQUQ-2526-SM-4MVNO	0.861256310593471
GTEX-X15G-1326-SM-4PQZJ	0.860726021601166
GTEX-X3Y1-1726-SM-4PQZL	0.861217040217025
GTEX-XAJ8-0426-SM-47JYJ	0.811539720858856
GTEX-XBED-1526-SM-4AT5W	0.858996201308264
GTEX-XBEW-1926-SM-4SOJO	0.879414787067227
GTEX-XGQ4-1226-SM-4AT67	0.831479870200268
GTEX-XMK1-1726-SM-4B64Z	0.861615745482161
GTEX-XQ8I-2126-SM-4BOOM	0.863941809488205
GTEX-XUJ4-2026-SM-4BOOW	0.847220870124662
GTEX-XUW1-1926-SM-4BOP1	0.863374337538285
GTEX-XUZC-1326-SM-4BRV2	0.848359674681567
GTEX-XV7Q-2126-SM-4BRVX	0.85386233741018
GTEX-XXEK-1926-SM-4BRVD	0.848440189689281
GTEX-XYKS-2226-SM-4E3IU	0.858472408291868
GTEX-Y114-1526-SM-4TT79	0.84310351350637
GTEX-Y3I4-1426-SM-4TT9C	0.819719174405431
GTEX-Y3IK-1826-SM-4WWDS	0.844337198584726
GTEX-Y5LM-1526-SM-4VDTA	0.847825409599402
GTEX-Y8E4-2426-SM-4WWDN	0.860278502834775
GTEX-Y8LW-1226-SM-4WWDP	0.816943908437336
GTEX-YB5E-1626-SM-5IFIQ	0.857287504196187
GTEX-YEC3-2426-SM-5IFJR	0.870514112483552
GTEX-YEC4-1926-SM-5IFHJ	0.846704596038792
GTEX-YF7O-1726-SM-5IFJ9	0.858484921354841
GTEX-Z93S-2426-SM-5HL8N	0.819705151150798
GTEX-ZAB4-2226-SM-5HL97	0.854010649448742
GTEX-ZF2S-1926-SM-4WWAN	0.854284805459053
GTEX-ZGAY-2126-SM-4YCFB	0.864858718517671
GTEX-ZLV1-1226-SM-4WWBX	0.867825077733701
GTEX-ZP4G-1726-SM-4WWCM	0.867027897132472
GTEX-ZPU1-1926-SM-57WDT	0.868955690942768
GTEX-ZTSS-1126-SM-5985O	0.870529797696106
GTEX-ZV7C-1526-SM-5NQ72	0.856414392888102
GTEX-ZVP2-1526-SM-5NQ82	0.855427842935442
GTEX-ZXES-1626-SM-5NQ7L	0.841655872761896
GTEX-ZY6K-1226-SM-5GZYL	0.866115703517339
GTEX-ZYFC-2626-SM-5NQ6S	0.838097149819011
GTEX-ZYFG-1926-SM-5GID5	0.830284357512124
GTEX-ZYVF-2826-SM-5GIDK	0.816719704003942
GTEX-ZYWO-1626-SM-5E44H	0.847035599289062
GTEX-ZZ64-0726-SM-5GZX4	0.863118785579553
