## Additional file 6 for "Transcriptome diversity is a systematic source of bias in RNA-sequencing data": arora_gtex_recount2_TPM_esophagus_gas.txt

sample_id	transcriptome_diversity
GTEX-111YS-0826-SM-5GZYK	0.83317992663881
GTEX-1122O-1826-SM-5EGIP	0.835440990525529
GTEX-1192X-1826-SM-5GIE2	0.815516082624728
GTEX-11DXX-1226-SM-5GICD	0.841670896930348
GTEX-11DXY-1326-SM-5987Z	0.851639414130768
GTEX-11DYG-1926-SM-5H12I	0.827790799349061
GTEX-11EM3-0926-SM-5A5KK	0.844857002772113
GTEX-11EQ9-0926-SM-5HL6I	0.832511533461519
GTEX-11NUK-1726-SM-5A5L2	0.831935470629813
GTEX-11O72-2026-SM-5N9G8	0.855037155661758
GTEX-11OF3-2326-SM-5GU73	0.844716785070895
GTEX-11P7K-1426-SM-5EGKY	0.832819942977298
GTEX-11P81-1026-SM-5GU54	0.849306322223235
GTEX-11P82-0426-SM-5HL5D	0.825355761470078
GTEX-11UD2-1526-SM-5EQLQ	0.823958916184268
GTEX-11VI4-0826-SM-5GU5N	0.843228976499925
GTEX-11WQK-2226-SM-5CVL7	0.84485669378624
GTEX-11XUK-0926-SM-5EQL3	0.841497437963038
GTEX-11ZTS-2726-SM-5EQLU	0.84366685780157
GTEX-12696-1526-SM-5EGL6	0.833655833440948
GTEX-12BJ1-1526-SM-5LUAQ	0.827377080794907
GTEX-12C56-0426-SM-5FQU1	0.824327750051585
GTEX-12WSD-2026-SM-5HL7D	0.837180145457809
GTEX-12WSK-1326-SM-5CVNM	0.832488968971503
GTEX-12WSN-1826-SM-5LZUT	0.836902155978989
GTEX-131XE-1526-SM-5KM1A	0.852546528738822
GTEX-131XF-1126-SM-5HL8J	0.827490427935134
GTEX-132AR-2526-SM-5PNVM	0.83444454036726
GTEX-132NY-2026-SM-5L3FM	0.831194130846811
GTEX-132QS-1626-SM-5K7YZ	0.829941941849683
GTEX-1339X-1126-SM-5J2OI	0.841341696003774
GTEX-1399R-0926-SM-5J2N8	0.822933650074134
GTEX-1399S-1526-SM-5P9JC	0.827030617781324
GTEX-139T6-0826-SM-5J1O2	0.835551206284543
GTEX-139YR-1826-SM-5LZXA	0.836209267297497
GTEX-13D11-2026-SM-5IJBK	0.843358031592686
GTEX-13FH7-0626-SM-5KLZD	0.817180985483436
GTEX-13FLV-1326-SM-5L3EJ	0.815950042192457
GTEX-13FTW-1926-SM-5K7Y4	0.824698561373747
GTEX-13N1W-1926-SM-5IJCH	0.832687186320525
GTEX-13NYB-1326-SM-5K7Y1	0.831327823599795
GTEX-13O21-0726-SM-5L3EG	0.827322968011357
GTEX-13O61-1226-SM-5KM21	0.826166179640213
GTEX-13OVH-1826-SM-5K7YW	0.831915526999285
GTEX-13OVJ-1426-SM-5K7Z2	0.820560426199844
GTEX-13OVL-2726-SM-5J2MP	0.813461869478476
GTEX-13OW6-1626-SM-5IJD5	0.84435448073408
GTEX-13OW7-1926-SM-5LUB4	0.854610785425651
GTEX-13OW8-2426-SM-5L3ID	0.835093580102317
GTEX-13PL7-0526-SM-5J2MQ	0.808699508178325
GTEX-13PVQ-1926-SM-5L3GN	0.829248115605509
GTEX-13QBU-0826-SM-5IJBU	0.836713203010428
GTEX-13QJ3-1926-SM-5QGQM	0.835837604239279
GTEX-13RTK-0426-SM-5RQHT	0.829212358914756
GTEX-13U4I-1326-SM-5KM25	0.822479337028301
GTEX-13VXU-1126-SM-5LU3U	0.855498573461827
GTEX-13W3W-1826-SM-5IJDE	0.847359220432137
GTEX-13X6H-1526-SM-5Q5E2	0.801509398836654
GTEX-144GM-1626-SM-5O9AG	0.79341109723118
GTEX-145MF-1526-SM-5LU95	0.838669742680019
GTEX-146FH-1926-SM-5Q5B2	0.835243774882496
GTEX-148VI-1226-SM-5RQJR	0.846452669706099
GTEX-1497J-2126-SM-5NQB8	0.863521104051961
GTEX-14BMU-1026-SM-5RQJ5	0.84356283153234
GTEX-14DAQ-1626-SM-5S2R1	0.837272461610122
GTEX-14DAR-0726-SM-5RQIA	0.826658899295683
GTEX-14E7W-1926-SM-5S2R9	0.846141881252563
GTEX-V955-1226-SM-4JBI9	0.828878244853452
GTEX-VUSG-1026-SM-4KKZN	0.858245452163236
GTEX-W5WG-2726-SM-4LMIC	0.829285774485043
GTEX-WFG7-1226-SM-4LMK2	0.832890346289386
GTEX-WFG8-1126-SM-4LVN1	0.83922831895813
GTEX-WFON-1026-SM-4LVMD	0.84795935008972
GTEX-WQUQ-1826-SM-4OOSD	0.831380779915462
GTEX-WYVS-1026-SM-4SOJW	0.846131810754834
GTEX-WZTO-1726-SM-4PQYV	0.849399952072374
GTEX-X15G-1026-SM-4PQZF	0.826255566174978
GTEX-X3Y1-1126-SM-4PQZ9	0.837776866771526
GTEX-X4LF-0826-SM-4QASC	0.822408990619768
GTEX-X5EB-1026-SM-46MVU	0.817611133698637
GTEX-X8HC-1326-SM-46MWB	0.850239915673638
GTEX-XBED-1126-SM-48TCF	0.845024499729322
GTEX-XBEW-1526-SM-4AT4K	0.840543816699575
GTEX-XGQ4-1626-SM-4AT6J	0.847399712686722
GTEX-XQ3S-1026-SM-4BOPJ	0.811855224355638
GTEX-XQ8I-1826-SM-4BOOJ	0.845217508787047
GTEX-XUZC-0526-SM-4BOPF	0.817330908237571
GTEX-XXEK-0526-SM-4BRWD	0.842516952118758
GTEX-XYKS-1026-SM-4BRVH	0.828990527423414
GTEX-Y111-1826-SM-4SOIR	0.847269006802234
GTEX-Y114-1126-SM-4TT7V	0.822034942774836
GTEX-Y3I4-0926-SM-4TT2B	0.844751904344974
GTEX-Y3IK-1326-SM-4YCD8	0.816043951795161
GTEX-Y8E4-1926-SM-4VBPW	0.817791202149796
GTEX-YB5E-1026-SM-5IFI2	0.833171791525977
GTEX-YB5K-0626-SM-5LUB5	0.836230554059308
GTEX-YEC3-2326-SM-5IFJF	0.840273675979469
GTEX-YEC4-1226-SM-5CVLX	0.827550221034687
GTEX-YJ8A-1426-SM-5PNV7	0.818690622467319
GTEX-YJ8O-0326-SM-5RQJW	0.832637714916782
GTEX-Z9EW-0326-SM-5CVM8	0.835188361116758
GTEX-ZAK1-1826-SM-5HL93	0.842358594541861
GTEX-ZF2S-1326-SM-4WWAZ	0.807825758396583
GTEX-ZGAY-1526-SM-4WWEO	0.827977923848573
GTEX-ZP4G-1126-SM-4WWCI	0.814541727230473
GTEX-ZPIC-1926-SM-57WFQ	0.83554808891972
GTEX-ZT9W-1426-SM-4YCD2	0.838709869330943
GTEX-ZTSS-0826-SM-5985L	0.837496469051889
GTEX-ZV7C-1326-SM-5BC7G	0.850939183059513
GTEX-ZVP2-1426-SM-5NQ7P	0.833129842991236
GTEX-ZVZP-1626-SM-5GIDJ	0.847519315584198
GTEX-ZY6K-0826-SM-5A5L7	0.835673826751372
GTEX-ZYFC-2226-SM-5NQ96	0.861535455438424
GTEX-ZYFG-1226-SM-5GIC7	0.856776555119421
GTEX-ZYVF-2526-SM-5E45C	0.856413542006972
GTEX-ZYW4-1626-SM-5GIE6	0.834068574594894
GTEX-ZYWO-1126-SM-5U3SH	0.837459818758515
