## Additional file 6 for "Transcriptome diversity is a systematic source of bias in RNA-sequencing data": arora_gtex_recount2_TPM_esophagus_muc.txt

sample_id	transcriptome_diversity
GTEX-111CU-0726-SM-5GZYD	0.737684190854065
GTEX-111YS-0926-SM-5EGGI	0.710119109257521
GTEX-1122O-1726-SM-5GICM	0.663791961060921
GTEX-11DXX-1126-SM-5GZZK	0.708694315330762
GTEX-11DXY-1426-SM-5N9CN	0.675808104923077
GTEX-11DYG-1326-SM-5N9DO	0.834312062571175
GTEX-11DZ1-2026-SM-5A5KG	0.816011916207458
GTEX-11EQ9-0726-SM-5A5K2	0.681489103282204
GTEX-11GSP-1826-SM-5N9DQ	0.738147712102241
GTEX-11LCK-1726-SM-5S2OQ	0.689860483713879
GTEX-11NSD-1126-SM-5N9BQ	0.693611627663192
GTEX-11NUK-1326-SM-5P9GN	0.738921696097407
GTEX-11P7K-1326-SM-5BC5G	0.6386094552623
GTEX-11P81-0826-SM-5P9GR	0.67855327349934
GTEX-11P82-0526-SM-5986P	0.686345879465057
GTEX-11TT1-0526-SM-5P9JO	0.719526847917265
GTEX-11TUW-1326-SM-5EQKV	0.747388019188241
GTEX-11VI4-0526-SM-5EQ48	0.765418994862248
GTEX-11ZTS-2626-SM-5EGIC	0.700406911552045
GTEX-11ZU8-1526-SM-5EGHX	0.749962256521077
GTEX-1211K-0926-SM-5FQTL	0.725066893694005
GTEX-1212Z-2126-SM-5FQTM	0.788378688245311
GTEX-12696-1326-SM-5FQTJ	0.715961347996303
GTEX-12C56-1226-SM-5FQSU	0.687618728657784
GTEX-12KS4-0926-SM-5BC5S	0.764744243913099
GTEX-12WSA-1426-SM-5EGJU	0.814129555483011
GTEX-12WSD-1826-SM-5GCOA	0.690858963277759
GTEX-12WSK-1126-SM-5LZV8	0.708542789563599
GTEX-12WSL-1526-SM-5GCP8	0.731984068988707
GTEX-12ZZX-1326-SM-5DUWI	0.697708845919721
GTEX-131XE-1426-SM-5HL7V	0.686849038600755
GTEX-131XF-0826-SM-5GICG	0.732130740609071
GTEX-131XG-1026-SM-5GCMX	0.694717360304246
GTEX-131YS-1426-SM-5IJF7	0.705738628149964
GTEX-132AR-2226-SM-5J2NT	0.653893280534418
GTEX-132Q8-1826-SM-5EGIY	0.814230424718159
GTEX-132QS-1426-SM-5P9GE	0.702773808047787
GTEX-133LE-0626-SM-5IFFJ	0.770242167509618
GTEX-1399R-0826-SM-5IJEL	0.647092655366671
GTEX-1399S-1326-SM-5P9GH	0.668729020229228
GTEX-1399U-1026-SM-5J1OC	0.778178947342431
GTEX-139T6-0626-SM-5IFF9	0.718514802422607
GTEX-139TU-1226-SM-5J2NL	0.792594876423133
GTEX-139UW-1126-SM-5IJEJ	0.789566929597597
GTEX-139YR-1726-SM-5IFFK	0.668163202767917
GTEX-13CF3-1626-SM-5IFG9	0.743332402067999
GTEX-13D11-1926-SM-5IFGB	0.705832243200414
GTEX-13FH7-0526-SM-5IJF8	0.72380463431768
GTEX-13FHO-1726-SM-5IFGM	0.756193230708707
GTEX-13FLV-1126-SM-5J2NO	0.757031301514438
GTEX-13FTW-1626-SM-5KM4N	0.701150751822174
GTEX-13FTX-0526-SM-5IFGS	0.679524949014677
GTEX-13G51-0926-SM-5IFFU	0.738487278646603
GTEX-13O1R-1326-SM-5IJF5	0.768450916325069
GTEX-13O21-0626-SM-5IJDI	0.759082799959567
GTEX-13OVG-0626-SM-5IFEP	0.665691946630218
GTEX-13OVJ-1226-SM-5L3HA	0.798295078773769
GTEX-13OW8-2326-SM-5L3I9	0.741347255465154
GTEX-13PVQ-1726-SM-5IFF3	0.816957300770444
GTEX-13PVR-1826-SM-5Q5CC	0.681885943475756
GTEX-13QBU-1026-SM-5LU3R	0.719014354749392
GTEX-13QJ3-1726-SM-5RQK9	0.708400210867135
GTEX-13S86-0826-SM-5SI6J	0.716497715155091
GTEX-13U4I-1126-SM-5LU3S	0.764559342078563
GTEX-13W3W-1626-SM-5LU35	0.741057896524344
GTEX-13X6H-1326-SM-5LU42	0.729598126547162
GTEX-13X6K-2126-SM-5O9D4	0.781666082185902
GTEX-144FL-2726-SM-5O98Z	0.790472004697028
GTEX-144GN-0626-SM-5O9B2	0.759149704596484
GTEX-144GO-2726-SM-5O9A2	0.843972586720571
GTEX-145LS-1826-SM-5LUAZ	0.817070902381163
GTEX-145ME-0526-SM-5QGQV	0.761602987897118
GTEX-145MN-1026-SM-5NQ9G	0.714732170286726
GTEX-145MO-1426-SM-5Q5BS	0.753195378272575
GTEX-146FH-1726-SM-5QGQ2	0.720736724597087
GTEX-146FR-0426-SM-5SI97	0.705337206738199
GTEX-147F3-0826-SM-5NQA7	0.71355884869187
GTEX-1497J-2726-SM-5SI9W	0.744217764743667
GTEX-14AS3-0626-SM-5QGQD	0.656993470868282
GTEX-14BIN-2726-SM-5RQIE	0.708659904667365
GTEX-14BMU-0926-SM-5S2QB	0.723943731935081
GTEX-14C38-2126-SM-5RQJO	0.709584136273561
GTEX-14DAQ-1426-SM-5RQJD	0.724077422328505
GTEX-14E6E-0726-SM-5S2R3	0.706041522257495
GTEX-14H4A-1626-SM-5SI69	0.675448671685005
GTEX-N7MT-0326-SM-48TDP	0.754709630890525
GTEX-NFK9-1126-SM-3LK78	0.706657021278009
GTEX-NPJ8-1926-SM-3MJGB	0.770067223684913
GTEX-O5YV-1026-SM-3LK72	0.713426694797947
GTEX-OIZG-1026-SM-3LK5X	0.685934584740212
GTEX-OIZH-0626-SM-3NB1L	0.694252889830856
GTEX-OIZI-1426-SM-3NB1T	0.730543841524469
GTEX-OOBK-0625-SM-3LK5P	0.724752476502843
GTEX-OXRK-1326-SM-3NB1A	0.712686947123432
GTEX-OXRL-0626-SM-3NM9C	0.754290097287811
GTEX-OXRN-1726-SM-3NM9B	0.690243077340777
GTEX-P4PP-0626-SM-3NM9X	0.758644872768062
GTEX-P4PQ-0626-SM-3NMCU	0.719776037630592
GTEX-P4QS-0626-SM-3NMD1	0.807238689816722
GTEX-P4QT-0626-SM-3NMCP	0.740377128359413
GTEX-P78B-1026-SM-3NMC4	0.806899126464377
GTEX-PLZ4-1626-SM-3P618	0.72275009940921
GTEX-PLZ5-0926-SM-3TW8L	0.720359728657487
GTEX-PLZ6-0526-SM-3P61C	0.677610367641777
GTEX-PSDG-1326-SM-48TD2	0.787304023987916
GTEX-PVOW-1626-SM-48TC9	0.742727289153025
GTEX-PWCY-0726-SM-48TCS	0.696623883601394
GTEX-PWN1-0626-SM-48TDT	0.701523597075654
GTEX-Q2AH-0826-SM-48TZN	0.718235362567055
GTEX-Q2AI-0626-SM-48TZU	0.684421417703401
GTEX-QCQG-0626-SM-48U21	0.724925051297718
GTEX-QDVJ-0726-SM-48U1W	0.673029229995364
GTEX-QDVN-1026-SM-48TZA	0.739237177685795
GTEX-QEG5-1426-SM-447AS	0.742074100141204
GTEX-QESD-0826-SM-47J4G	0.698705077086392
GTEX-QLQ7-0926-SM-447BC	0.742504262270248
GTEX-QLQW-0526-SM-4R1KS	0.746737427711896
GTEX-QV44-1126-SM-4R1KO	0.706017340654093
GTEX-QVUS-0626-SM-447CC	0.769286162587296
GTEX-R3RS-1326-SM-48FE7	0.75893470563969
GTEX-R45C-1226-SM-48FEE	0.84044150369028
GTEX-R53T-1126-SM-48FD4	0.728387023987636
GTEX-R55C-0826-SM-48FCL	0.705199245410676
GTEX-R55D-1126-SM-48FEB	0.778844548950914
GTEX-R55E-1326-SM-48FCR	0.745898775262525
GTEX-R55G-1026-SM-48FDI	0.705514372475414
GTEX-RM2N-0726-SM-48FD5	0.731587521751293
GTEX-RN64-1026-SM-48FDX	0.688441555009637
GTEX-RNOR-1226-SM-48FDQ	0.782397391339466
GTEX-RTLS-1126-SM-46MUQ	0.75803544894487
GTEX-RU72-0726-SM-46MUW	0.791529086253717
GTEX-S32W-0926-SM-4AD5X	0.700698114693215
GTEX-S33H-0826-SM-4AD5Y	0.726814436770697
GTEX-S341-0526-SM-4AD5U	0.69240000149561
GTEX-S3XE-0926-SM-4AD4S	0.705347429522389
GTEX-S4P3-0426-SM-4AD56	0.702308481769757
GTEX-S4Q7-0626-SM-4AD5M	0.710242049646691
GTEX-S95S-0426-SM-4B64I	0.712489810422474
GTEX-SE5C-1226-SM-4BRWV	0.701621017683412
GTEX-SNMC-0526-SM-4DM69	0.696895194676702
GTEX-T2IS-0826-SM-4DM6L	0.759250555673927
GTEX-T5JC-1726-SM-4DM6U	0.748064568016364
GTEX-T5JW-1326-SM-4DM5G	0.739583514054192
GTEX-T6MO-0526-SM-4DM6R	0.706425239938649
GTEX-T8EM-0526-SM-4DM64	0.67968742891482
GTEX-TKQ1-0326-SM-4DXSM	0.711856319581908
GTEX-TML8-1526-SM-4DXUX	0.695593920702415
GTEX-TSE9-1226-SM-4DXTM	0.796325247663401
GTEX-U3ZH-1026-SM-4DXUZ	0.729809836150727
GTEX-U3ZM-0526-SM-4DXTB	0.707235933002517
GTEX-U4B1-0826-SM-4DXTW	0.727035619161868
GTEX-U8XE-1726-SM-4E3IF	0.713256954945324
GTEX-UPIC-1026-SM-4IHLT	0.744638944942869
GTEX-UPK5-1226-SM-4IHL8	0.758457882563006
GTEX-V955-1126-SM-4JBH3	0.739676231818659
GTEX-VJYA-0726-SM-4KL1T	0.699744719148516
GTEX-VUSG-1226-SM-4KKZF	0.687048349231183
GTEX-W5WG-1626-SM-4LMKG	0.702715840822708
GTEX-WEY5-0926-SM-4LMI4	0.772719387755364
GTEX-WFJO-0826-SM-4LVM5	0.729716169267706
GTEX-WOFM-0626-SM-4OOS3	0.747273275542753
GTEX-WQUQ-1626-SM-4OOSH	0.719624273831821
GTEX-WRHK-0526-SM-4MVOF	0.714645369694966
GTEX-WVLH-1426-SM-4MVNX	0.723670946611243
GTEX-X15G-0826-SM-4PQZD	0.697902981233592
GTEX-X3Y1-1326-SM-4PQZB	0.687970198479308
GTEX-X4EO-1226-SM-4QARR	0.746654861549282
GTEX-X4XY-1726-SM-46MVO	0.693701711031992
GTEX-X585-1226-SM-46MW7	0.77919820382445
GTEX-XBED-1026-SM-48TCB	0.712693240281146
GTEX-XBEW-1326-SM-4AT63	0.697191249940684
GTEX-XGQ4-1526-SM-4AT6H	0.702765978121775
GTEX-XLM4-2326-SM-4TT2D	0.815353708960207
GTEX-XMK1-1326-SM-4B65Q	0.719046665495153
GTEX-XOTO-2126-SM-4B64U	0.730391952944726
GTEX-XQ3S-1126-SM-4BOPK	0.706139188269969
GTEX-XQ8I-1526-SM-4BOOH	0.708897750403389
GTEX-XUZC-0426-SM-4BOPE	0.719220462245231
GTEX-XV7Q-1126-SM-4BRVS	0.75624524884829
GTEX-XXEK-0326-SM-4BRVV	0.682458544923177
GTEX-XYKS-1526-SM-4BRUP	0.715427630966305
GTEX-Y111-1626-SM-57WCY	0.836806297807264
GTEX-Y3I4-1226-SM-4TT8N	0.684040901053906
GTEX-Y3IK-1126-SM-51MSV	0.652293656225834
GTEX-Y5V5-1626-SM-4VDSG	0.703153777650993
GTEX-Y5V6-1026-SM-4VBS2	0.753079004785148
GTEX-Y8E4-1726-SM-5LU9G	0.713130084088975
GTEX-Y8LW-0726-SM-5IFI1	0.7372856198294
GTEX-Y9LG-0626-SM-4WWDH	0.690848840267781
GTEX-YB5E-0926-SM-4WWDQ	0.65716835157878
GTEX-YEC3-2526-SM-4YCDN	0.695714112435603
GTEX-YF7O-0926-SM-5IFIF	0.730837607609796
GTEX-YFC4-1226-SM-5LU9R	0.724324738684104
GTEX-Z9EW-0526-SM-5HL8S	0.699877802018195
GTEX-ZA64-0626-SM-5HL9O	0.712383149032777
GTEX-ZAB4-1126-SM-5HL86	0.770270546541927
GTEX-ZAB5-0926-SM-5CVMV	0.758921554268725
GTEX-ZC5H-1326-SM-5HL7E	0.687092777595886
GTEX-ZDYS-0826-SM-4WWCR	0.726640847333005
GTEX-ZE9C-1126-SM-4WWBD	0.701196135092069
GTEX-ZF29-1326-SM-4WWB6	0.69364339250538
GTEX-ZF3C-1626-SM-4WWB4	0.803838946461077
GTEX-ZG7Y-1126-SM-4WWEZ	0.669402801540226
GTEX-ZGAY-1126-SM-4WWBS	0.682719330966353
GTEX-ZLV1-0526-SM-4WWD4	0.681396521620044
GTEX-ZPCL-1426-SM-57WEC	0.712944149862253
GTEX-ZPU1-1426-SM-4WWFU	0.739906803817424
GTEX-ZQUD-0426-SM-57WFR	0.713380145968971
GTEX-ZT9W-1326-SM-51MTB	0.672135781887593
GTEX-ZT9X-0526-SM-5GCOP	0.768711891312782
GTEX-ZTPG-1626-SM-5DUX2	0.688280793361157
GTEX-ZTSS-0626-SM-59867	0.651046027015629
GTEX-ZTX8-0226-SM-5E44D	0.721312192989511
GTEX-ZVE2-1326-SM-5NQ94	0.791390207680595
GTEX-ZVP2-1326-SM-57WCE	0.670834388361037
GTEX-ZVT2-1326-SM-5E45H	0.672947216277497
GTEX-ZY6K-0626-SM-59HJL	0.721281642221127
GTEX-ZYT6-1126-SM-5GZYR	0.768331997245195
GTEX-ZYVF-2226-SM-5GIDD	0.741498226398304
GTEX-ZYW4-1326-SM-5E45N	0.80696596119871
GTEX-ZZ64-0226-SM-5E44X	0.741910945697323
GTEX-ZZPT-1426-SM-5N9C5	0.837930582546674
