## Additional file 6 for "Transcriptome diversity is a systematic source of bias in RNA-sequencing data": arora_gtex_recount2_TPM_esophagus_mus.txt

sample_id	transcriptome_diversity
GTEX-111CU-0626-SM-5EGHL	0.832632847196632
GTEX-111YS-1026-SM-5GZYE	0.82920438807748
GTEX-113JC-0926-SM-5H114	0.842613536883354
GTEX-117YW-2026-SM-5N9BH	0.825167182088714
GTEX-11DXX-1026-SM-5H11E	0.824665430146618
GTEX-11DXY-1526-SM-5H129	0.826688546396002
GTEX-11DYG-1426-SM-5A5JR	0.808600907588037
GTEX-11EQ9-0826-SM-5986Y	0.819840974650673
GTEX-11GSP-1726-SM-5A5LI	0.84366453681119
GTEX-11I78-1426-SM-5PNVY	0.840064017876192
GTEX-11LCK-1626-SM-5PNYB	0.819512165773973
GTEX-11NSD-1226-SM-5986Q	0.825161425813988
GTEX-11ONC-1426-SM-5N9F4	0.822933005371041
GTEX-11P7K-1226-SM-5HL4X	0.816059741731012
GTEX-11P81-0926-SM-59874	0.823808794258292
GTEX-11P82-0626-SM-5PNYK	0.821048171486131
GTEX-11VI4-0626-SM-5EQLO	0.813502745535655
GTEX-11ZTT-0926-SM-5EQMS	0.830325274132208
GTEX-11ZUS-0926-SM-5FQSY	0.846449120424415
GTEX-1211K-1026-SM-5EQ4B	0.826432148887088
GTEX-1212Z-2026-SM-5N9EA	0.78065644785819
GTEX-12696-1426-SM-5EGJ6	0.827436918378585
GTEX-12BJ1-1426-SM-5BC5Q	0.813130225716173
GTEX-12C56-1126-SM-5FQTO	0.824158573147779
GTEX-12WSJ-0726-SM-5GCN6	0.817527277875598
GTEX-12WSL-1326-SM-5LZVW	0.841767565544254
GTEX-12ZZY-1526-SM-5LZWF	0.839850904049278
GTEX-13111-0926-SM-5DUVQ	0.811380601125223
GTEX-13113-1026-SM-5LZWM	0.821695683359332
GTEX-131XE-1226-SM-5EGKF	0.841534182675525
GTEX-131XF-0926-SM-5BC69	0.822639381781615
GTEX-132AR-2326-SM-5IJDY	0.819922155865453
GTEX-133LE-0726-SM-5P9IZ	0.827949559396637
GTEX-1399R-0726-SM-5KM2A	0.825519717576192
GTEX-139D8-1426-SM-5IJEX	0.835794913232163
GTEX-139T6-0726-SM-5PNVK	0.820891516896515
GTEX-139TU-1326-SM-5LZXW	0.832032194480575
GTEX-139YR-1626-SM-5IJGK	0.806937518995141
GTEX-13FLV-1226-SM-5IJBZ	0.826042438164179
GTEX-13FTW-1526-SM-5LZXC	0.83197777568009
GTEX-13G51-1026-SM-5K7YQ	0.813067925573842
GTEX-13NYB-0826-SM-5MR4V	0.792907930342125
GTEX-13O1R-1526-SM-5J1O7	0.834712328431441
GTEX-13O21-0826-SM-5J2NU	0.799768883572893
GTEX-13O3P-1326-SM-5K7Y8	0.838553745888574
GTEX-13OVG-0926-SM-5J2OJ	0.819489370811961
GTEX-13OVJ-1326-SM-5K7Z9	0.821597928876883
GTEX-13OW6-1426-SM-5L3EU	0.834634932924491
GTEX-13OW8-2226-SM-5K7Z4	0.84384829425611
GTEX-13PL7-0326-SM-5IJEK	0.823119877613883
GTEX-13PVQ-1826-SM-5L3GU	0.819931800902896
GTEX-13QBU-0926-SM-5K7WQ	0.824247117321673
GTEX-13QJ3-1826-SM-5S2PT	0.820711053678976
GTEX-13S86-0726-SM-5Q5DH	0.845359283257978
GTEX-13U4I-1226-SM-5LU5M	0.833601974973926
GTEX-13W3W-1726-SM-5LU4A	0.829133544957883
GTEX-13X6H-1426-SM-5SI91	0.801221488684831
GTEX-13YAN-2026-SM-5Q5EY	0.853562976204268
GTEX-145LT-1226-SM-5Q5BZ	0.807553043294055
GTEX-145LV-1426-SM-5Q5BV	0.845471125365287
GTEX-145ME-0626-SM-5O99Q	0.832965307010146
GTEX-145MH-1226-SM-5RQJT	0.816479729769343
GTEX-145MO-1526-SM-5QGQC	0.814641405411357
GTEX-146FH-1626-SM-5NQ9H	0.829944572742333
GTEX-146FR-0526-SM-5Q5EX	0.832951905372307
GTEX-14753-1926-SM-5NQAA	0.831877695823494
GTEX-148VJ-1126-SM-5NQBZ	0.813876253126631
GTEX-14AS3-0726-SM-5S2NY	0.841456703232367
GTEX-14B4R-0426-SM-5Q5EI	0.819082981668815
GTEX-14BMV-1426-SM-5S2WA	0.785148169870252
GTEX-14C5O-1726-SM-5RQI9	0.817823315618907
GTEX-NFK9-1226-SM-3LK79	0.835057106983262
GTEX-NPJ8-2026-SM-3TW91	0.853626325142095
GTEX-O5YT-0726-SM-3MJHA	0.831048638041281
GTEX-OHPM-0726-SM-3LK7A	0.821385507705112
GTEX-OIZG-0926-SM-3LK5Y	0.852010247697027
GTEX-OIZI-1326-SM-3NB1B	0.809020682658353
GTEX-OOBK-0726-SM-3LK5Q	0.832137152526435
GTEX-OXRL-0726-SM-3NM9A	0.804506543453982
GTEX-P4PP-0726-SM-3NM9S	0.810467481984196
GTEX-P4PQ-0726-SM-3NMCR	0.82340144527993
GTEX-P4QS-0726-SM-3NMCZ	0.83834889745524
GTEX-P78B-1126-SM-3P615	0.805048437202698
GTEX-PLZ5-0826-SM-3P5ZW	0.859119220831997
GTEX-PLZ6-0626-SM-3P61B	0.811732671271042
GTEX-POMQ-0626-SM-3P61E	0.829407529797473
GTEX-PSDG-1426-SM-48TD1	0.850947607343352
GTEX-PWCY-0826-SM-48TCR	0.827012361176192
GTEX-PWN1-0726-SM-48TDR	0.819902275229362
GTEX-PWOO-1026-SM-48TCN	0.841386339279721
GTEX-PX3G-0726-SM-48TZT	0.820123754132272
GTEX-Q734-0826-SM-48U1G	0.841943979911146
GTEX-QCQG-0726-SM-48U1Z	0.809528776575935
GTEX-QDT8-1326-SM-48TYY	0.827362148561639
GTEX-QDVJ-0826-SM-48U1S	0.820051483591451
GTEX-QDVN-1126-SM-48TZ7	0.839077526172327
GTEX-QEG5-1326-SM-4R1JS	0.849261149021224
GTEX-QEL4-1526-SM-447AB	0.844560688575587
GTEX-QESD-0726-SM-4R1KQ	0.816986795827653
GTEX-QLQ7-1026-SM-447BB	0.833644607288355
GTEX-QLQW-0626-SM-447A6	0.81253937616912
GTEX-QMRM-0926-SM-447BR	0.816530155276926
GTEX-QV44-1026-SM-447CG	0.81897061940479
GTEX-R53T-1026-SM-48FCO	0.842642355502146
GTEX-R55C-0726-SM-48FCN	0.828480156514462
GTEX-R55D-1226-SM-48FE9	0.846291193091155
GTEX-R55G-0926-SM-48FDN	0.833966627345292
GTEX-REY6-1426-SM-48FDK	0.827505879371556
GTEX-RM2N-0626-SM-48FD6	0.81360588185826
GTEX-RNOR-1326-SM-48FDE	0.830644798694322
GTEX-RTLS-1226-SM-46MUP	0.83508561102969
GTEX-RU1J-0426-SM-46MUK	0.838164112831241
GTEX-RU72-0826-SM-46MUS	0.828942206823033
GTEX-RUSQ-0926-SM-47JWU	0.825263283017527
GTEX-RWS6-0726-SM-47JXI	0.823258369631731
GTEX-RWSA-1326-SM-47JX9	0.814375091616755
GTEX-S32W-1026-SM-4AD5W	0.830735906097827
GTEX-S341-0426-SM-4AD5L	0.827920616035954
GTEX-S3XE-0826-SM-4AD4U	0.846815414276874
GTEX-S4P3-0526-SM-4AD58	0.824048580339596
GTEX-S4Q7-0526-SM-4AD5N	0.836451265328338
GTEX-S7SF-1026-SM-4AD4I	0.844773477977634
GTEX-S95S-0326-SM-4B66U	0.833547198281963
GTEX-SE5C-1326-SM-4BRUH	0.860161500167159
GTEX-SIU7-1326-SM-4BRWW	0.843611901778089
GTEX-SNMC-0426-SM-4DM5Y	0.818687579595322
GTEX-SNOS-0726-SM-4DM5Z	0.846047647867964
GTEX-T2IS-0926-SM-4DM5B	0.827481862858055
GTEX-T5JC-1826-SM-4DM6E	0.814591974717451
GTEX-T5JW-1426-SM-4DM5Q	0.826308648005096
GTEX-T6MN-1526-SM-4DM5P	0.827545572044776
GTEX-T6MO-0626-SM-4DM6P	0.822625705257739
GTEX-TKQ1-0426-SM-4DXT4	0.836411758661198
GTEX-TKQ2-1226-SM-4DXSV	0.828412477850265
GTEX-TML8-1426-SM-4DXUT	0.829464554587656
GTEX-TMMY-1226-SM-4DXT6	0.841549038274759
GTEX-U3ZH-1126-SM-4DXUG	0.82213156427628
GTEX-U3ZN-1826-SM-4DXUY	0.787988786949476
GTEX-U4B1-0926-SM-4DXUV	0.847195746442019
GTEX-U8XE-1826-SM-4E3HV	0.831588983166553
GTEX-UJHI-0926-SM-4IHKF	0.839094926665272
GTEX-UPIC-0626-SM-4IHK2	0.844164539260632
GTEX-V1D1-1126-SM-4JBHT	0.836341084473257
GTEX-V955-1026-SM-4JBHO	0.82430459190664
GTEX-VJYA-0626-SM-4KL1S	0.830831116936467
GTEX-VUSG-1126-SM-4KKZQ	0.853372682541394
GTEX-W5WG-1526-SM-4LMIG	0.828067878331999
GTEX-WEY5-1026-SM-4LMK9	0.801090286003523
GTEX-WFG7-1026-SM-4LMK8	0.829121137329902
GTEX-WFG8-1026-SM-4LVMZ	0.83419406464916
GTEX-WFJO-0726-SM-4LVM8	0.816716781079939
GTEX-WFON-0926-SM-4LVMK	0.824694657180091
GTEX-WH7G-1026-SM-4LVML	0.826218383902151
GTEX-WHWD-1026-SM-4OORZ	0.840104319913794
GTEX-WOFM-0526-SM-4OOS2	0.823284694670022
GTEX-WRHK-0426-SM-4MVOG	0.798825980627883
GTEX-WZTO-1526-SM-4PQYQ	0.837562461975173
GTEX-X15G-0926-SM-4PQZE	0.817646490828191
GTEX-X3Y1-1226-SM-4PQZ8	0.804028617700227
GTEX-XBED-0926-SM-48TCE	0.836692987277833
GTEX-XBEW-1426-SM-4AT4J	0.815938121882739
GTEX-XPVG-1326-SM-4B65P	0.842893290427018
GTEX-XQ3S-1226-SM-4BOPP	0.803069109013045
GTEX-XQ8I-1626-SM-4BOOI	0.830380047917611
GTEX-XUJ4-0926-SM-4BOPA	0.820474246959282
GTEX-XUW1-1526-SM-4BOOY	0.84095441724117
GTEX-XV7Q-1026-SM-4BRVR	0.838825572766213
GTEX-XXEK-0426-SM-4BRVW	0.835068944898124
GTEX-Y111-1726-SM-4SOIQ	0.839250547195994
GTEX-Y3I4-1026-SM-4TT2C	0.837205310313534
GTEX-Y3IK-1226-SM-4WWEK	0.825139471822974
GTEX-Y5V6-1126-SM-4VDTD	0.82077574185073
GTEX-YEC3-1926-SM-4WWF5	0.829252369304672
GTEX-YEC4-1126-SM-5CVLW	0.832318930836858
GTEX-YECK-1726-SM-5IFI3	0.841277108700726
GTEX-YF7O-0826-SM-4W21F	0.814167543636311
GTEX-YFCO-0526-SM-4W1ZJ	0.82640000637845
GTEX-YJ8A-1226-SM-5IFHH	0.822695637924288
GTEX-Z9EW-0626-SM-5HL95	0.834549426129301
GTEX-ZA64-0526-SM-5HL9I	0.809290006604011
GTEX-ZAB5-1026-SM-5HL91	0.786354484005629
GTEX-ZDYS-0926-SM-4WWCS	0.832436168000209
GTEX-ZG7Y-1326-SM-4WWBL	0.834450711812586
GTEX-ZLFU-1026-SM-5EQMZ	0.843391939996254
GTEX-ZLV1-0626-SM-4WWF6	0.822207952595082
GTEX-ZLWG-1226-SM-4WWFS	0.801782873103069
GTEX-ZP4G-0926-SM-4WWF4	0.810418139310547
GTEX-ZPCL-1226-SM-4WWFF	0.802126643084044
GTEX-ZPIC-1626-SM-57WEB	0.822547790688889
GTEX-ZPU1-1326-SM-57WE1	0.827719169524746
GTEX-ZQUD-0326-SM-4YCEN	0.81135904035441
GTEX-ZT9W-1226-SM-57WE4	0.835374690205758
GTEX-ZTSS-0726-SM-51MSN	0.83223457505053
GTEX-ZTTD-1426-SM-4YCEX	0.837373404662035
GTEX-ZVT2-1226-SM-5GU5H	0.823396628007158
GTEX-ZVZP-1426-SM-5NQ7R	0.799295465696374
GTEX-ZXES-1226-SM-5NQ8G	0.824032545797994
GTEX-ZY6K-0526-SM-5GZY9	0.845087650096087
GTEX-ZYFC-1726-SM-5GZYX	0.823089786855502
GTEX-ZYT6-1226-SM-5E44Q	0.808891997466216
GTEX-ZYVF-2326-SM-5E44Z	0.833809870325225
GTEX-ZYW4-1426-SM-5SIAX	0.819070596307934
GTEX-ZYWO-0926-SM-5E43J	0.831395543946474
GTEX-ZYY3-1626-SM-5EGJF	0.845778741537913
GTEX-ZZ64-0326-SM-5E45S	0.83691816832249
GTEX-ZZPU-1826-SM-5E43L	0.818512618457687
