## Additional file 6 for "Transcriptome diversity is a systematic source of bias in RNA-sequencing data": arora_gtex_recount2_TPM_kidney.txt

sample_id	transcriptome_diversity
GTEX-11OF3-1326-SM-5N9FJ	0.818944995992272
GTEX-12696-0926-SM-5FQTV	0.872520686710555
GTEX-12WSG-0826-SM-5EQ5A	0.842276012482564
GTEX-13112-2126-SM-5GCO4	0.88056762089791
GTEX-1399S-0526-SM-5IJG8	0.865980909463151
GTEX-13NYB-1726-SM-5N9G2	0.789665613961399
GTEX-13O1R-2526-SM-5N9FW	0.84560139074142
GTEX-13OW6-1826-SM-5N9F9	0.841689331970378
GTEX-13RTJ-2226-SM-5S2Q1	0.849482284469617
GTEX-145MN-0326-SM-5QGQI	0.853134478362396
GTEX-147F4-2626-SM-5Q5CS	0.876626789381936
GTEX-1497J-0826-SM-5NQAJ	0.833104409417984
GTEX-N7MS-1626-SM-3LK5F	0.790835115445477
GTEX-NPJ8-2226-SM-3TW8D	0.798484656337791
GTEX-QLQW-1626-SM-4R1K1	0.853562493906188
GTEX-T5JC-1526-SM-4DM68	0.840230985941244
GTEX-XPVG-0526-SM-4B65N	0.865668939105321
GTEX-Y5V6-2026-SM-5IFHO	0.841282285306294
GTEX-ZC5H-1726-SM-5HL7X	0.833865526675794
GTEX-ZLFU-0926-SM-5P9F8	0.866507699080635
GTEX-ZYFD-1526-SM-5NQ7T	0.857198975496497
GTEX-ZYFG-1626-SM-5GZYY	0.866414653890338
GTEX-ZYT6-2226-SM-5GIC9	0.855612748061076
