## Additional file 6 for "Transcriptome diversity is a systematic source of bias in RNA-sequencing data": arora_gtex_recount2_TPM_liver.txt

sample_id	transcriptome_diversity
GTEX-11DXY-0526-SM-5EGGQ	0.68845724149785
GTEX-11DXZ-0126-SM-5EGGY	0.659023886896519
GTEX-11EQ9-0526-SM-5A5JZ	0.648648218944025
GTEX-11NUK-1226-SM-5P9GM	0.721280399243188
GTEX-11NV4-1326-SM-5HL6V	0.729512775068828
GTEX-11OF3-0726-SM-5BC4Z	0.740800415294245
GTEX-11WQC-0726-SM-5EQMR	0.719802871274885
GTEX-11ZTS-1426-SM-5EQMM	0.735173928816521
GTEX-11ZUS-2526-SM-59872	0.725999209472176
GTEX-11ZVC-0726-SM-5FQT9	0.724135488219577
GTEX-1212Z-0226-SM-59HLF	0.676969576443556
GTEX-12696-0826-SM-5EGGE	0.642673446998319
GTEX-1269C-0626-SM-5FQSS	0.69478709786564
GTEX-12KS4-1326-SM-5LUB3	0.683110272853795
GTEX-12WSI-0226-SM-5GCNA	0.759494530345353
GTEX-12WSL-0226-SM-5CVMJ	0.609081048286588
GTEX-12WSM-0726-SM-5GCOW	0.737590820598628
GTEX-13112-1426-SM-5EGH8	0.730036185631152
GTEX-13113-1326-SM-5GCOI	0.702090605214238
GTEX-131XE-0326-SM-5LZVO	0.675410445330773
GTEX-131YS-1626-SM-5HL6C	0.729655199097264
GTEX-1399R-1226-SM-5P9GF	0.660138781223997
GTEX-1399T-0826-SM-5IFES	0.698998798943324
GTEX-139TS-1426-SM-5IFJD	0.671540675992045
GTEX-139TU-0826-SM-5IJFG	0.712046081598733
GTEX-139YR-0226-SM-5IFEM	0.612551928784182
GTEX-13FLV-0326-SM-5N9DJ	0.67649437068392
GTEX-13FTW-1126-SM-5J2NV	0.649659884608346
GTEX-13FTZ-0726-SM-5IFFY	0.740968747176303
GTEX-13N11-0926-SM-5IJG2	0.781079730274698
GTEX-13NYB-1026-SM-5IFH3	0.742063942579909
GTEX-13NZ9-1326-SM-5MR3V	0.714122409125123
GTEX-13NZB-0626-SM-5IFH6	0.661454885250925
GTEX-13O3O-1826-SM-5IFGW	0.721712767000917
GTEX-13OW6-2626-SM-5IFF2	0.698039887650199
GTEX-13PVR-0126-SM-5S2PY	0.590925429214917
GTEX-13QJC-0726-SM-5RQJK	0.736094118546114
GTEX-13SLX-1226-SM-5S2Q6	0.699511287061452
GTEX-13VXU-0926-SM-5IFFH	0.716673430692343
GTEX-144GM-1326-SM-5LU5E	0.591872250467962
GTEX-145LU-1326-SM-5LU9N	0.738257152369136
GTEX-14753-1626-SM-5NQ9L	0.604680488603137
GTEX-147F4-1426-SM-5LUA8	0.72270135964306
GTEX-147JS-1126-SM-5RQIW	0.687466883497141
GTEX-1497J-0726-SM-5Q5D1	0.718863118078088
GTEX-14A5I-1726-SM-5QGQ5	0.679509785064188
GTEX-14C38-1526-SM-5RQJ7	0.670068340567675
GTEX-14E1K-0326-SM-5S2PE	0.618916337771837
GTEX-OOBJ-0826-SM-3NB2K	0.627742672382739
GTEX-P78B-1326-SM-3P611	0.667984948170963
GTEX-Q2AG-1126-SM-48U1P	0.754949764122132
GTEX-QDVN-0826-SM-48TZ2	0.650442367326861
GTEX-QEG4-1826-SM-4R1JN	0.712890997690468
GTEX-RM2N-1926-SM-48FCU	0.619429977192647
GTEX-RN64-1826-SM-48FDV	0.728569549615976
GTEX-RNOR-1426-SM-48FDJ	0.736551328429125
GTEX-RTLS-1326-SM-46MUN	0.68691000400126
GTEX-RU72-1426-SM-46MUF	0.687925786127184
GTEX-RWSA-1426-SM-47JXA	0.720955840412054
GTEX-S32W-1926-SM-4AD63	0.655807191242466
GTEX-S33H-1626-SM-4AD68	0.70463795981129
GTEX-SJXC-1226-SM-4DM78	0.736509045008103
GTEX-T6MN-1226-SM-3NMA5	0.736467884106883
GTEX-UPIC-0926-SM-4IHLV	0.715977491546576
GTEX-UTHO-2426-SM-4JBHD	0.76114006296322
GTEX-VUSG-0126-SM-4KL1X	0.604940329209912
GTEX-WFON-1726-SM-4LVMQ	0.623963217557358
GTEX-WQUQ-1926-SM-4OOSA	0.579985554868831
GTEX-WYVS-1926-SM-4PQZ2	0.656306052898417
GTEX-WZTO-0626-SM-4PQYY	0.739179148494199
GTEX-X261-1726-SM-4PQYT	0.703294750132117
GTEX-X4EP-1026-SM-4QAS5	0.721003932310358
GTEX-X4XY-1626-SM-46MVN	0.709227932391462
GTEX-XBEC-1526-SM-4AT68	0.741509976344257
GTEX-XOTO-0826-SM-4B65O	0.685647319104559
GTEX-Y5LM-0426-SM-4VBRO	0.674352341625025
GTEX-Y5V5-0926-SM-4VBPZ	0.682388878327547
GTEX-YB5E-0326-SM-5IFHU	0.710623208748005
GTEX-YFC4-1526-SM-5IFJS	0.700474893049937
GTEX-Z9EW-0426-SM-5CVM9	0.598178946469172
GTEX-ZAB4-0826-SM-5LU9D	0.765450900140711
GTEX-ZAB5-0426-SM-5CVMI	0.649940896273438
GTEX-ZF29-2026-SM-4WWB7	0.619114750790557
GTEX-ZF2S-3026-SM-4WWCH	0.624293630076964
GTEX-ZPU1-0826-SM-57WG2	0.5960575087239
GTEX-ZTPG-1426-SM-51MT3	0.708602826048781
GTEX-ZVP2-0626-SM-51MSO	0.620945912378486
GTEX-ZVT3-1626-SM-5GU66	0.742633258246248
GTEX-ZVT4-0626-SM-5E45T	0.740215989596387
GTEX-ZYT6-0626-SM-5E45V	0.674404263770058
GTEX-ZYY3-0626-SM-5NQ6W	0.723566797121824
GTEX-ZZPU-0426-SM-5GZYH	0.619944487780622
