## Additional file 6 for "Transcriptome diversity is a systematic source of bias in RNA-sequencing data": arora_gtex_recount2_TPM_lung.txt

sample_id	transcriptome_diversity
GTEX-111CU-0326-SM-5GZXO	0.830323142247204
GTEX-111FC-1126-SM-5GZWU	0.811112321428392
GTEX-111VG-0726-SM-5GIDC	0.845570794477698
GTEX-111YS-0626-SM-5GZXV	0.83393909378298
GTEX-1122O-0126-SM-5GICA	0.840351392028205
GTEX-117YW-0526-SM-5H11C	0.851949580892426
GTEX-117YX-1326-SM-5H125	0.826024729039219
GTEX-11DXZ-0726-SM-5N9C4	0.837155393197693
GTEX-11DZ1-0426-SM-5H11A	0.855629834507314
GTEX-11EI6-0826-SM-5985V	0.834652788354041
GTEX-11EMC-0126-SM-5EGKV	0.804405768779631
GTEX-11EQ9-0226-SM-5A5JX	0.841199667184612
GTEX-11I78-0126-SM-5HL6F	0.833029068877369
GTEX-11LCK-0426-SM-5A5M8	0.84316813789752
GTEX-11NSD-0326-SM-5A5LS	0.818617247823366
GTEX-11NUK-0826-SM-5HL4U	0.83944923971433
GTEX-11NV4-1126-SM-5HL6J	0.807863211431973
GTEX-11O72-1326-SM-5BC5A	0.82155324700616
GTEX-11OF3-1126-SM-5986C	0.82734250390338
GTEX-11P7K-0326-SM-59871	0.821627150224235
GTEX-11P81-0226-SM-5HL5M	0.849736211382105
GTEX-11PRG-0926-SM-5EGI8	0.847575471522263
GTEX-11WQC-0626-SM-5EQMF	0.855757346025202
GTEX-11WQK-1226-SM-5GU5Z	0.809293968586559
GTEX-11ZTS-1226-SM-5EQMQ	0.827709738665851
GTEX-11ZUS-0126-SM-5EQM5	0.851352317586137
GTEX-1211K-0826-SM-5FQUP	0.838940144527684
GTEX-1212Z-1026-SM-5EGJ8	0.853483995275461
GTEX-12584-1426-SM-5EGJ9	0.784958491150598
GTEX-12BJ1-1026-SM-5EGJA	0.833583580614474
GTEX-12WSD-0826-SM-5GCNE	0.858067734318609
GTEX-12WSE-0826-SM-5S2VL	0.808772551879638
GTEX-12WSG-0326-SM-5FQU3	0.859518174662294
GTEX-12WSI-0826-SM-5EGKD	0.832361066277084
GTEX-12WSJ-0226-SM-5GCP7	0.827099613831147
GTEX-12WSK-0826-SM-5CVNP	0.858265587073591
GTEX-12WSL-1026-SM-5CVNJ	0.84573875173773
GTEX-12ZZY-0926-SM-5EQ6I	0.863766005911886
GTEX-13111-0426-SM-5DUXR	0.832054254703987
GTEX-13113-0426-SM-5GCOD	0.836653091764612
GTEX-1313W-0926-SM-5EQ56	0.820938490505927
GTEX-131XE-0726-SM-5HL9K	0.852171364725244
GTEX-131XF-1026-SM-5BC6A	0.851931388902111
GTEX-131XH-0426-SM-5DUWU	0.823221121100939
GTEX-131XW-1126-SM-5EGK4	0.858493463679605
GTEX-131YS-0926-SM-5IJB9	0.862179502198078
GTEX-132NY-1226-SM-5PNVF	0.816958882468145
GTEX-132QS-0726-SM-5IJE9	0.824673561797846
GTEX-1339X-0626-SM-5IJER	0.843759969023438
GTEX-1399S-1726-SM-5L3DI	0.843552530059466
GTEX-1399U-0826-SM-5KM1P	0.842605490819915
GTEX-139T6-0426-SM-5IJEM	0.830639023541565
GTEX-139TT-0726-SM-5K7XW	0.840917792571847
GTEX-139UW-0226-SM-5K7WU	0.839150051830688
GTEX-13CF3-0426-SM-5IJEU	0.831971148655793
GTEX-13D11-0326-SM-5LZXX	0.829956081751604
GTEX-13FHO-1026-SM-5KM1Q	0.790988659178816
GTEX-13FHP-0726-SM-5K7YI	0.847793494083159
GTEX-13FLV-0426-SM-5KLZA	0.812646360833547
GTEX-13FTX-0326-SM-5J2NG	0.833185849455501
GTEX-13FTY-0126-SM-5J2NZ	0.838426932505465
GTEX-13FTZ-0526-SM-5IJCW	0.827341860977092
GTEX-13G51-0426-SM-5K7Z5	0.836329933371875
GTEX-13JUV-0526-SM-5K7XE	0.836483612294377
GTEX-13JVG-1426-SM-5MR4W	0.831186405690501
GTEX-13N1W-0726-SM-5MR57	0.81675810417413
GTEX-13N2G-0826-SM-5IJE6	0.812845161682919
GTEX-13NYB-0626-SM-5MR47	0.837857732440293
GTEX-13NYS-1626-SM-5J2MU	0.841812347589772
GTEX-13NZ9-0926-SM-5KM12	0.870082071590776
GTEX-13NZA-1426-SM-5KM4Y	0.832775899884392
GTEX-13O21-3026-SM-5J2NI	0.829385680807458
GTEX-13O3O-0726-SM-5J1N7	0.821965625723597
GTEX-13O3P-1026-SM-5N9E7	0.77194195325134
GTEX-13O3Q-0526-SM-5KM18	0.836404344238883
GTEX-13O61-0726-SM-5J2MD	0.836485979372726
GTEX-13OVG-0326-SM-5KM57	0.840144144974084
GTEX-13OVH-1026-SM-5J2NP	0.818251240465659
GTEX-13OVJ-0726-SM-5KM1W	0.798957314323252
GTEX-13OVL-0626-SM-5KM13	0.842770936332808
GTEX-13OW6-0826-SM-5L3GA	0.822253459077568
GTEX-13OW8-1726-SM-5L3GO	0.790422469380489
GTEX-13PL7-1726-SM-5J2NX	0.819938738698176
GTEX-13PVQ-0926-SM-5IJFD	0.841419736417309
GTEX-13QBU-0726-SM-5J2OA	0.835789821344263
GTEX-13QJ3-1026-SM-5QGQU	0.853670713634613
GTEX-13QJC-0526-SM-5RQKB	0.839420635474073
GTEX-13RTJ-1126-SM-5S2UJ	0.812507616385212
GTEX-13S86-0626-SM-5Q5E7	0.840946916310238
GTEX-13U4I-1426-SM-5J2M3	0.844674177405494
GTEX-13VXT-1426-SM-5LU4B	0.836604481786619
GTEX-13VXU-2726-SM-5LU4N	0.836863004813595
GTEX-13YAN-1026-SM-5O9CF	0.831263015235903
GTEX-144GM-0126-SM-5Q5AX	0.820880146876191
GTEX-144GN-0426-SM-5O9AP	0.84984578134064
GTEX-144GO-0226-SM-5LUB1	0.826719904931737
GTEX-145LS-1226-SM-5Q5D9	0.844496431074942
GTEX-145LT-0326-SM-5LUAD	0.835101553479368
GTEX-145LU-0526-SM-5O9AT	0.858658409826095
GTEX-145MH-0626-SM-5NQAK	0.873428337414271
GTEX-145MN-0926-SM-5NQBT	0.839990012777373
GTEX-145MO-1326-SM-5Q5EF	0.83139338258896
GTEX-146FH-1226-SM-5NQB6	0.846425408671493
GTEX-146FQ-0926-SM-5LUAV	0.859395435513348
GTEX-1477Z-0626-SM-5NQB7	0.725638246005851
GTEX-147F3-0726-SM-5NQ9U	0.839338451557946
GTEX-147F4-0926-SM-5Q5EO	0.816190357971262
GTEX-147JS-1226-SM-5RQK4	0.840649939725863
GTEX-148VI-0226-SM-5RQKA	0.85945027559728
GTEX-148VJ-0826-SM-5LU8V	0.841084948437741
GTEX-1497J-0326-SM-5Q5CN	0.856984451603776
GTEX-14A6H-0526-SM-5NQAZ	0.83603779703643
GTEX-14DAR-0226-SM-5S2PR	0.814089051507591
GTEX-14E7W-1326-SM-5RQIV	0.831207295575052
GTEX-N7MT-0126-SM-2D7VT	0.854032613177249
GTEX-NFK9-1026-SM-2HMK1	0.842652758252827
GTEX-NL3G-0526-SM-4RTWW	0.855794403005832
GTEX-NPJ8-0326-SM-2D7VV	0.826043896332961
GTEX-O5YT-0526-SM-32PK8	0.861036453795015
GTEX-O5YW-0526-SM-2YUMX	0.811436600206936
GTEX-OHPL-0526-SM-3NM8U	0.850978573086617
GTEX-OHPM-0526-SM-2YUMJ	0.827728079216773
GTEX-OIZG-0526-SM-2HMLF	0.836864585802867
GTEX-OIZH-0526-SM-2HMKV	0.842782834753945
GTEX-OIZI-1026-SM-3NB1K	0.833186647956026
GTEX-OOBJ-0526-SM-48TDK	0.854580351390349
GTEX-OOBK-0526-SM-2HMJJ	0.829395315143044
GTEX-OXRK-0926-SM-2HMKP	0.830264977836861
GTEX-OXRL-0526-SM-2I3EZ	0.835728104706502
GTEX-OXRO-0326-SM-33HBM	0.852697204032636
GTEX-OXRP-0526-SM-2I3EW	0.8505368098438
GTEX-P44H-1126-SM-48TBU	0.836180416436457
GTEX-P4PQ-0526-SM-2HMKR	0.838693362351269
GTEX-P4QT-0526-SM-2I3EX	0.824543491148049
GTEX-PLZ4-0726-SM-2TC6Q	0.846884258325192
GTEX-PLZ6-0426-SM-5IFK2	0.821708523977691
GTEX-PW2O-0526-SM-2I3DX	0.818889056608995
GTEX-PWOO-0726-SM-2I3EB	0.811986280247968
GTEX-PX3G-0526-SM-2I3EM	0.843162415346173
GTEX-Q2AH-0426-SM-2I3EP	0.838951096355464
GTEX-Q734-0626-SM-2I3EF	0.858771093957164
GTEX-QCQG-0326-SM-2I3ES	0.85006562538953
GTEX-QDVN-0726-SM-4B64L	0.836584240042414
GTEX-QEG4-0526-SM-48TZD	0.820370239217608
GTEX-QEG5-1126-SM-33HC2	0.82749138974777
GTEX-QMRM-0826-SM-3NB33	0.852727881452343
GTEX-QV44-0926-SM-2S1RH	0.824065440632431
GTEX-QXCU-0626-SM-2TC69	0.813080397364948
GTEX-R55D-0926-SM-3GAEU	0.841003157565568
GTEX-R55G-0826-SM-2TC5U	0.816113201682117
GTEX-RM2N-0426-SM-2TF4T	0.838318029405143
GTEX-RN64-1226-SM-2TC6E	0.842166930056142
GTEX-RTLS-0926-SM-2TF5X	0.815188669743984
GTEX-RU1J-0126-SM-2TF6Y	0.844807016700368
GTEX-RUSQ-0626-SM-2TF5V	0.836980517308533
GTEX-RWS6-0226-SM-2XCA9	0.852007622233944
GTEX-S32W-0326-SM-2XCBI	0.856186339878818
GTEX-S33H-0626-SM-2XCBJ	0.860899049070085
GTEX-S341-0326-SM-2XCAU	0.864305611718514
GTEX-S4Q7-0426-SM-3K2BJ	0.808782037434821
GTEX-S4Z8-0426-SM-3K2AH	0.853077379262462
GTEX-S7SF-0426-SM-3K2B7	0.83327175593224
GTEX-SE5C-0526-SM-2XCE1	0.839454441843759
GTEX-SIU7-0526-SM-3NM8I	0.83936474811887
GTEX-SIU8-0926-SM-5SI87	0.842736146307012
GTEX-SN8G-0926-SM-4DM5I	0.813985115963289
GTEX-T5JC-0826-SM-32PMC	0.853053461321203
GTEX-T6MN-0826-SM-32PM4	0.848115239210239
GTEX-T6MO-0426-SM-32QOI	0.854508254154511
GTEX-TMMY-0926-SM-4TT1Z	0.823356321567722
GTEX-U3ZH-0526-SM-3DB75	0.870097902456338
GTEX-U3ZM-0426-SM-3DB73	0.834275133505905
GTEX-UJHI-0726-SM-3DB92	0.844751673143032
GTEX-UPIC-0826-SM-3GADQ	0.854245612189482
GTEX-V1D1-0826-SM-3P5ZA	0.851247224102672
GTEX-WFG8-0926-SM-3GIKJ	0.841574369778808
GTEX-WFJO-0326-SM-3GIL3	0.824267055297263
GTEX-WFON-0426-SM-3GIL4	0.840084990885786
GTEX-WH7G-0726-SM-3NMBM	0.825989262607804
GTEX-WHPG-1426-SM-3NMBB	0.840019972118941
GTEX-WHSB-0326-SM-5FQSD	0.81216034900529
GTEX-WOFM-0126-SM-3MJFE	0.834274794000284
GTEX-WRHU-0226-SM-3MJFV	0.8434429835294
GTEX-WVJS-0826-SM-4MVNR	0.839485623670688
GTEX-WWYW-0926-SM-3NB2Z	0.854628518761688
GTEX-WY7C-0426-SM-3NB3C	0.841994082782098
GTEX-WYBS-1126-SM-3NMAM	0.844146194778
GTEX-WYJK-0826-SM-3NM8Y	0.847878473987209
GTEX-WYVS-0526-SM-3NM9W	0.8539315762846
GTEX-WZTO-0426-SM-3NM99	0.842937785745678
GTEX-X4EO-0926-SM-3P5Z2	0.860129015776025
GTEX-X4EP-0526-SM-3P5YW	0.77927864597096
GTEX-X4LF-0526-SM-3NMB6	0.840953239734314
GTEX-X4XX-1026-SM-4QARO	0.865870170383271
GTEX-X585-1026-SM-46MW6	0.849827594550701
GTEX-X5EB-0426-SM-46MVY	0.86380828819443
GTEX-XBEC-1026-SM-4QASM	0.860997406190531
GTEX-XBED-0826-SM-47JYC	0.822199813409874
GTEX-XBEW-0226-SM-4AT6A	0.849727499574811
GTEX-XGQ4-0826-SM-4AT4T	0.818002887173842
GTEX-XMD2-1026-SM-4WWE8	0.834359928298646
GTEX-XOT4-1426-SM-4B65T	0.844626372580764
GTEX-XPVG-1026-SM-4B64Y	0.839870195155747
GTEX-XQ3S-0926-SM-4BOPI	0.836470906230676
GTEX-XQ8I-1126-SM-4BOO2	0.798993701039791
GTEX-XV7Q-0426-SM-4BRVN	0.840493104359308
GTEX-XYKS-0526-SM-4BRW2	0.857355824815649
GTEX-Y3IK-0626-SM-4WWE4	0.825740951671806
GTEX-Y5LM-0726-SM-4VBRP	0.830939079069752
GTEX-Y5V5-0826-SM-4VBQD	0.841949359802596
GTEX-Y5V6-0226-SM-4V6G7	0.851016866154716
GTEX-Y8LW-0326-SM-4VBQ9	0.832758822586857
GTEX-Y9LG-0526-SM-4VBRY	0.834825416288173
GTEX-YB5E-0726-SM-4VDSH	0.823449086683018
GTEX-YECK-0926-SM-4W214	0.854964896746257
GTEX-YF7O-0626-SM-4W21R	0.816692751878946
GTEX-YFC4-1126-SM-5RQJN	0.80031768722942
GTEX-YFCO-0426-SM-4W1Z7	0.82628715469889
GTEX-YJ8O-1826-SM-5HL82	0.85628322530192
GTEX-ZA64-0326-SM-5HL8T	0.835652093311669
GTEX-ZAB4-0626-SM-5CVN3	0.832977038053392
GTEX-ZAB5-0626-SM-5PNVB	0.854300669619995
GTEX-ZDTT-0926-SM-5J2MS	0.837966650169535
GTEX-ZDXO-1326-SM-57WBS	0.847905076794427
GTEX-ZDYS-0426-SM-5IJEQ	0.824520151945416
GTEX-ZE7O-0826-SM-57WCP	0.85927759834114
GTEX-ZLWG-0626-SM-4WWFR	0.835798410122359
GTEX-ZPIC-0626-SM-57WDY	0.821589242836634
GTEX-ZPU1-0926-SM-57WDO	0.843890002456527
GTEX-ZT9W-0726-SM-4YCDC	0.832900567985022
GTEX-ZT9X-0326-SM-51MTE	0.832733430354206
GTEX-ZTTD-1126-SM-51MRP	0.844584138862557
GTEX-ZUA1-1026-SM-4YCEA	0.821517664759161
GTEX-ZVT3-0926-SM-5GICK	0.833574090314843
GTEX-ZVZQ-1526-SM-5N9G6	0.847400425760696
GTEX-ZYFG-0226-SM-5GIDT	0.820259070638306
GTEX-ZYT6-0526-SM-5GIEA	0.861470569855015
GTEX-ZYVF-1726-SM-5E443	0.843254764555258
GTEX-ZYW4-1526-SM-5SIBA	0.845744144069471
GTEX-ZZPT-1326-SM-5E43H	0.84275427436778
GTEX-ZZPU-0526-SM-5E44U	0.838361145230373
