## Additional file 6 for "Transcriptome diversity is a systematic source of bias in RNA-sequencing data": arora_gtex_recount2_TPM_prostate.txt

sample_id	transcriptome_diversity
GTEX-111CU-1526-SM-5N9FS	0.859163939657475
GTEX-111FC-2026-SM-5GZYO	0.866891530478969
GTEX-111YS-1726-SM-5GIED	0.869047046669113
GTEX-117YW-1426-SM-5EGGO	0.873921613378455
GTEX-117YX-1526-SM-5H12T	0.872116410205268
GTEX-11DYG-2526-SM-5N9BB	0.88767278129505
GTEX-11EQ9-1726-SM-5HL6U	0.84117823132879
GTEX-11NSD-0826-SM-5986S	0.85842662431797
GTEX-11O72-2726-SM-5HL6K	0.860367724354541
GTEX-11OF3-1726-SM-5GU5Q	0.883535437543573
GTEX-11P7K-0626-SM-5985Z	0.860154405524961
GTEX-11P82-1126-SM-5BC5K	0.851544232000537
GTEX-11TUW-2126-SM-5GU7B	0.862047317596661
GTEX-11ZUS-2126-SM-5N9E6	0.869993382669818
GTEX-12C56-1326-SM-5FQSV	0.850892691163798
GTEX-12ZZZ-2026-SM-5LZWJ	0.878766520107642
GTEX-13111-1326-SM-5GCNO	0.822264189925252
GTEX-131XF-1926-SM-5DUW4	0.861697261152884
GTEX-132NY-2826-SM-5P9G2	0.839923534615595
GTEX-132QS-1126-SM-5P9GC	0.857277228215431
GTEX-1399R-0526-SM-5IJEF	0.87056585112112
GTEX-1399T-1226-SM-5P9J5	0.85342167744655
GTEX-139T6-1526-SM-5P9G6	0.869985750715159
GTEX-13FHO-2826-SM-5K7ZA	0.886698948009248
GTEX-13FTW-1226-SM-5LZZ1	0.864268353816067
GTEX-13FXS-2826-SM-5LZYC	0.863336472726565
GTEX-13G51-2326-SM-5LZXV	0.879031567586326
GTEX-13N2G-1826-SM-5KM1I	0.888965847601954
GTEX-13O21-1126-SM-5N9EV	0.873652716224678
GTEX-13O61-1726-SM-5KM46	0.87948264351928
GTEX-13OW8-0426-SM-5J2NR	0.877541363007788
GTEX-13RTJ-2126-SM-5S2PZ	0.816709567474183
GTEX-144GM-0826-SM-5O98R	0.839744730899399
GTEX-145LV-1226-SM-5S2QH	0.883791944067842
GTEX-146FQ-1726-SM-5QGPX	0.872023815212485
GTEX-14ABY-0726-SM-5Q5DF	0.880952006023663
GTEX-14BMV-2326-SM-5RQJ4	0.875580713447102
GTEX-14C5O-2826-SM-5RQI6	0.827940924916898
GTEX-NFK9-2226-SM-3MJGP	0.863533597708228
GTEX-NPJ8-2426-SM-3MJHL	0.846244440419333
GTEX-OIZH-2026-SM-3NB1M	0.869085008730529
GTEX-OOBJ-2026-SM-3NB1R	0.890677859870429
GTEX-OOBK-2025-SM-3LK5S	0.828527664320537
GTEX-PLZ6-1126-SM-3P5ZR	0.858321729369243
GTEX-Q2AI-1126-SM-48U19	0.858667991094485
GTEX-QEG4-2226-SM-4R1JM	0.868532331197149
GTEX-QLQ7-1326-SM-4R1JY	0.868649623566288
GTEX-QMRM-1426-SM-4R1K8	0.877674676057288
GTEX-QV31-1026-SM-4R1K3	0.864818465386291
GTEX-QV44-1526-SM-4R1KI	0.88286803244731
GTEX-REY6-2126-SM-48FD9	0.851130605107468
GTEX-RM2N-1126-SM-48FCY	0.864004829204696
GTEX-RWSA-2026-SM-47JX8	0.876477834615519
GTEX-S33H-1826-SM-4AD65	0.875090377657186
GTEX-S3XE-1326-SM-4AD4H	0.850274741430075
GTEX-S4Q7-1026-SM-4AD75	0.851251024400897
GTEX-S95S-1026-SM-4B64M	0.859117300116178
GTEX-SJXC-2026-SM-4DM6N	0.844213792155182
GTEX-SNMC-0926-SM-4DM5U	0.8362420806767
GTEX-SNOS-1026-SM-4DM4Y	0.875504892454894
GTEX-T8EM-1826-SM-4DM7F	0.868640239495732
GTEX-U3ZM-0926-SM-4DXSW	0.864538128579851
GTEX-U412-2026-SM-4DXSI	0.882579467647927
GTEX-U4B1-1426-SM-4DXTX	0.858930363581758
GTEX-U8XE-2526-SM-4E3IT	0.85060487640262
GTEX-UTHO-2726-SM-4JBH9	0.886959030963501
GTEX-V1D1-1926-SM-4JBGX	0.854379857116854
GTEX-V955-1826-SM-4JBIL	0.865387916946111
GTEX-VJYA-1226-SM-3GIJ6	0.874796720281245
GTEX-WFG7-1826-SM-3GIL1	0.859669706764734
GTEX-WFG8-1826-SM-4LVM4	0.882720208887241
GTEX-WFON-1626-SM-4LVMV	0.883177303733331
GTEX-WH7G-1726-SM-4LVKY	0.86541886793436
GTEX-WOFM-0326-SM-4OOSL	0.834800474215559
GTEX-X5EB-1826-SM-4E3K8	0.853990021915838
GTEX-XGQ4-1826-SM-4AT6F	0.869742016292435
GTEX-XMK1-1026-SM-4B65H	0.805304842730214
GTEX-XOTO-2826-SM-4B65I	0.857550154401826
GTEX-XPVG-2026-SM-4B65E	0.854505905335879
GTEX-XQ3S-2526-SM-4BOOG	0.85657636387048
GTEX-Y9LG-1826-SM-4VBQC	0.858141730389263
GTEX-YB5E-1826-SM-5IFI4	0.853957057991696
GTEX-YF7O-1926-SM-4W1YQ	0.850713328542539
GTEX-YJ8A-1126-SM-5IFJU	0.863919738914042
GTEX-ZDYS-1226-SM-5IJF3	0.847458443940636
GTEX-ZLFU-1726-SM-4WWBU	0.866000564607194
GTEX-ZT9W-1626-SM-4YCDQ	0.82429716122288
GTEX-ZTX8-1026-SM-5EGHD	0.837776284561609
GTEX-ZUA1-2826-SM-59HLE	0.848670989172411
GTEX-ZY6K-1526-SM-5GZXE	0.875824570920602
