## Additional file 6 for "Transcriptome diversity is a systematic source of bias in RNA-sequencing data": arora_gtex_recount2_TPM_salivary.txt

sample_id	transcriptome_diversity
GTEX-1117F-3026-SM-5GZYU	0.832341860212335
GTEX-111FC-2926-SM-5GZY7	0.711399448310551
GTEX-11EQ9-2026-SM-5P9JI	0.686253019550582
GTEX-11NV4-1926-SM-5N9D4	0.596901441176891
GTEX-11P81-2026-SM-5P9GT	0.722880667672923
GTEX-11P82-0926-SM-5986X	0.674696225664592
GTEX-11WQK-2926-SM-5EQKT	0.641035435053934
GTEX-11ZTS-3026-SM-5EQM7	0.675774510873943
GTEX-12WSL-2126-SM-5GCNG	0.703951559684923
GTEX-12WSM-1826-SM-5BC64	0.504897957634614
GTEX-13111-2326-SM-5LZUQ	0.83502036110889
GTEX-1314G-2026-SM-5LZUM	0.782976531591152
GTEX-131XF-2826-SM-5EGKH	0.827070904372611
GTEX-13CF2-2426-SM-5LZYL	0.778633201219125
GTEX-13G51-2426-SM-5LZY8	0.687130329436446
GTEX-13NYB-2426-SM-5IFF4	0.585633436190681
GTEX-13NYC-2626-SM-5K7VN	0.827422490580647
GTEX-13O21-1926-SM-5MR39	0.758663591920798
GTEX-13OVI-2326-SM-5KM47	0.818200408168008
GTEX-13OVL-2926-SM-5IFG3	0.503062748956564
GTEX-13VXT-1726-SM-5IFF5	0.426790275344113
GTEX-145ME-1626-SM-5RQI3	0.806199147182838
GTEX-14B4R-1426-SM-5Q5CG	0.567877080434232
GTEX-WFJO-2026-SM-4LVM3	0.785367246119617
GTEX-WOFM-2126-SM-4OOSR	0.795222200351299
GTEX-WYVS-2026-SM-4RGNS	0.651591172594284
GTEX-X15G-2126-SM-4PQZR	0.78868960780807
GTEX-X261-2426-SM-4PQZU	0.755781455156277
GTEX-X3Y1-1926-SM-4PQZO	0.619551371027602
GTEX-X5EB-1726-SM-4E3J7	0.827108491136516
GTEX-XGQ4-2626-SM-4AT6B	0.676781655453759
GTEX-XMK1-2626-SM-4B65R	0.827441277216276
GTEX-XV7Q-2426-SM-4BRV8	0.778845429291999
GTEX-Y111-2626-SM-4TT24	0.723609409265046
GTEX-Y3I4-1926-SM-4TT8L	0.86167281415124
GTEX-Y5V6-2226-SM-4VDTC	0.806343950416004
GTEX-YB5K-1726-SM-5IFIZ	0.712537854301072
GTEX-YF7O-2226-SM-5CVN8	0.747743951361992
GTEX-ZC5H-2726-SM-5KLZW	0.823386862968132
GTEX-ZP4G-1926-SM-57WDZ	0.720719822825654
GTEX-ZPU1-2326-SM-57WEP	0.707902473564211
GTEX-ZQG8-2126-SM-4YCF1	0.775538670731726
GTEX-ZQUD-2126-SM-51MSY	0.475367908242721
GTEX-ZT9W-2126-SM-51MSF	0.683619617877002
GTEX-ZXG5-2826-SM-5NQ8T	0.839175405627334
