## Additional file 6 for "Transcriptome diversity is a systematic source of bias in RNA-sequencing data": arora_gtex_recount2_TPM_stomach.txt

sample_id	transcriptome_diversity
GTEX-111CU-0926-SM-5EGIK	0.563175036556421
GTEX-111YS-1126-SM-5GZYQ	0.619560307320397
GTEX-1122O-1926-SM-5EGIQ	0.587422008582063
GTEX-117YW-2226-SM-5N9DB	0.554157835067384
GTEX-11DXX-1326-SM-5GIDZ	0.758795411425129
GTEX-11EI6-2426-SM-5PNVS	0.838742178010602
GTEX-11EM3-1026-SM-5A5KL	0.605756105337693
GTEX-11EQ9-1226-SM-5987E	0.819885619025459
GTEX-11GSP-2126-SM-5HL5E	0.472210446239551
GTEX-11I78-1726-SM-5A5M3	0.659630118721006
GTEX-11NSD-1426-SM-5HL67	0.48882377083859
GTEX-11NUK-2426-SM-5BC4U	0.751828762383868
GTEX-11P82-0726-SM-5PNYL	0.819760878430232
GTEX-11TT1-0726-SM-5GU5A	0.661473231276947
GTEX-11VI4-0326-SM-5EQ6L	0.839822746738324
GTEX-11WQK-2626-SM-5EQ4K	0.840548024398992
GTEX-1211K-1426-SM-5FQTF	0.829481299562387
GTEX-12696-1726-SM-5EQLH	0.45881624828705
GTEX-12BJ1-1726-SM-5HL9B	0.676617902290089
GTEX-12C56-0526-SM-5FQST	0.821213457090796
GTEX-12WSD-2326-SM-59HKQ	0.723187240139392
GTEX-12WSJ-0926-SM-5P9JD	0.80799282856103
GTEX-13111-1226-SM-5GCNC	0.832294763332467
GTEX-13113-0726-SM-5LZUF	0.722462321065047
GTEX-131XE-2226-SM-5PNYX	0.850191147577047
GTEX-131XF-1226-SM-5HL8V	0.637197945285794
GTEX-131XG-1226-SM-5EGH9	0.674858698138439
GTEX-132AR-2426-SM-5IFFD	0.812587991366959
GTEX-132QS-1826-SM-5IFFN	0.689424997288707
GTEX-1339X-1426-SM-5K7YO	0.830416293101164
GTEX-1399R-1126-SM-5IFIO	0.528466797241225
GTEX-139D8-2326-SM-5IFGE	0.80537062776863
GTEX-139YR-1926-SM-5LZXM	0.691541621961353
GTEX-13CF3-1926-SM-5K7WF	0.640261225995911
GTEX-13D11-2126-SM-5IFH2	0.619631436243774
GTEX-13FH7-1026-SM-5IJGF	0.696495722236921
GTEX-13FTW-1726-SM-5KM2B	0.623796526269465
GTEX-13FTX-0726-SM-5N9BI	0.643931523688654
GTEX-13O21-0926-SM-5IFGT	0.613455284273565
GTEX-13O3Q-2126-SM-5KM4C	0.830425005857063
GTEX-13O61-1126-SM-5L3FI	0.82297991982699
GTEX-13OVI-2426-SM-5KM4J	0.841938965593635
GTEX-13OW6-2526-SM-5IJEC	0.502390045664326
GTEX-13PVQ-2126-SM-5L3FW	0.759235508642065
GTEX-13QBU-1126-SM-5LU44	0.588715889159737
GTEX-13RTK-0226-SM-5RQHR	0.817150828178178
GTEX-13S7M-1826-SM-5RQK6	0.774275951226039
GTEX-13X6H-1626-SM-5Q5CT	0.810487076617375
GTEX-144GN-1226-SM-5O991	0.66672172701513
GTEX-145ME-1026-SM-5O9B4	0.823921638678759
GTEX-145MO-2226-SM-5Q5BN	0.76211484294612
GTEX-146FH-2126-SM-5SI9U	0.821965542984327
GTEX-146FR-2026-SM-5NQAI	0.842415786467092
GTEX-14BMU-1126-SM-5RQJ8	0.593025972819968
GTEX-14BMV-2226-SM-5RQHX	0.8448963323413
GTEX-NFK9-1526-SM-3LK7B	0.6541224367758
GTEX-O5YW-1526-SM-3MJGL	0.540012383955907
GTEX-OHPK-1526-SM-3MJGM	0.687169963421652
GTEX-OIZH-1526-SM-3NB1J	0.833578547729234
GTEX-OOBJ-1526-SM-3NB1Q	0.685610005110844
GTEX-OXRK-1626-SM-3NB17	0.497329786843551
GTEX-P4PP-1526-SM-3P61M	0.65875381417246
GTEX-P4PQ-1526-SM-3NMCK	0.826501373663769
GTEX-P4QT-1526-SM-3NMCT	0.821299559678459
GTEX-P78B-1826-SM-3P5YX	0.762001138547317
GTEX-PLZ6-0826-SM-3P61K	0.840467613994727
GTEX-POMQ-0826-SM-3P61H	0.775047572947861
GTEX-PW2O-1226-SM-48TCH	0.588244801978761
GTEX-PWN1-1526-SM-48TDA	0.607716133699674
GTEX-PWOO-1226-SM-48TCO	0.714513718228383
GTEX-PX3G-1526-SM-48U11	0.438528363849647
GTEX-Q2AH-1126-SM-48TZM	0.650958895470042
GTEX-Q2AI-0826-SM-48TZO	0.612781269463818
GTEX-Q734-1026-SM-48U16	0.527089970002655
GTEX-QCQG-0526-SM-48U2A	0.741398702985225
GTEX-QDVJ-1426-SM-48U1Y	0.705936805770439
GTEX-QDVN-1226-SM-48TZ5	0.756859190460643
GTEX-QLQ7-0826-SM-447B3	0.57001150702151
GTEX-QLQW-0726-SM-447AA	0.465009843323903
GTEX-QMRM-1126-SM-447BN	0.634532663243013
GTEX-QV31-0626-SM-447C5	0.59902323392671
GTEX-QV44-1226-SM-4R1KE	0.478658092719076
GTEX-QXCU-1926-SM-48FE4	0.636566882534054
GTEX-R53T-1226-SM-48FCT	0.54062028855746
GTEX-R55D-1526-SM-48FEJ	0.816387347142965
GTEX-R55G-1126-SM-48FDG	0.813619431647369
GTEX-RM2N-0826-SM-48FD3	0.51911243827525
GTEX-RU1J-0526-SM-46MUT	0.833206675390466
GTEX-RWS6-0926-SM-47JXE	0.646933702590686
GTEX-S341-0626-SM-4AD5T	0.690830355676886
GTEX-S3XE-1026-SM-4AD4O	0.671033510507387
GTEX-S4P3-0726-SM-4AD57	0.809979665074837
GTEX-S4Q7-0726-SM-4AD5F	0.729245838723702
GTEX-S4UY-1626-SM-4AD55	0.714029108945063
GTEX-S4Z8-1226-SM-4AD6W	0.842790203624282
GTEX-S7SF-0626-SM-4AD4V	0.857796958858176
GTEX-SIU7-1426-SM-4BRWT	0.811571180693108
GTEX-SNMC-0626-SM-4DM6H	0.633988203718879
GTEX-SNOS-0826-SM-4DM5N	0.702898286062525
GTEX-T5JC-1926-SM-4DM6Q	0.825855995112699
GTEX-T5JW-0926-SM-4DM5K	0.601005617907802
GTEX-T6MO-0726-SM-4DM58	0.611109541744881
GTEX-T8EM-1226-SM-4DM5J	0.767214709609232
GTEX-TKQ1-0526-SM-4DXTG	0.820047575639406
GTEX-TKQ2-0926-SM-4DXU5	0.850342928872405
GTEX-U8T8-1226-SM-4E3IH	0.815214297049268
GTEX-UJHI-1026-SM-4IHJP	0.828262750988835
GTEX-UJMC-1226-SM-4IHLI	0.513024316766574
GTEX-UPK5-2126-SM-4JBJK	0.8588846478147
GTEX-V1D1-1726-SM-4JBHB	0.698306895844654
GTEX-V955-1326-SM-4JBHR	0.572163193709508
GTEX-VJYA-1026-SM-4KL21	0.714286117264308
GTEX-W5WG-1726-SM-4LMI5	0.449168221272376
GTEX-WFG7-1326-SM-4LMK1	0.658102682516387
GTEX-WFG8-1326-SM-4LVN3	0.765972211648276
GTEX-WFJO-1126-SM-4LVLZ	0.812678563724018
GTEX-WFON-1126-SM-4LVMA	0.677722174943017
GTEX-WH7G-1526-SM-4LVMX	0.802357272636518
GTEX-WHWD-1426-SM-4OORU	0.620198667115912
GTEX-WRHK-0626-SM-4MVOE	0.595087984253687
GTEX-WZTO-2126-SM-4PQYW	0.770827793878359
GTEX-X15G-1126-SM-4PQZG	0.534758246914701
GTEX-XAJ8-0326-SM-47JYI	0.862419504073055
GTEX-XBED-1226-SM-4AT5V	0.654028359880355
GTEX-XQ8I-2026-SM-4BOOL	0.728943004821864
GTEX-XUZC-0726-SM-4BOPH	0.643749398567601
GTEX-XV7Q-1326-SM-4BRWM	0.821709952941839
GTEX-XXEK-0826-SM-4BRWG	0.546697318567849
GTEX-Y114-1226-SM-4TT88	0.829112612427413
GTEX-Y3I4-1626-SM-4TT7W	0.762145088421389
GTEX-Y3IK-1426-SM-4YCES	0.741317676794419
GTEX-Y5LM-1326-SM-5RQIS	0.675884445779416
GTEX-Y5V6-1326-SM-4VDTF	0.577746451265414
GTEX-Y8E4-1526-SM-4WWDI	0.739012156088364
GTEX-Y8LW-0826-SM-4WWDO	0.676721267937353
GTEX-Y9LG-1026-SM-5IFJN	0.766180219679982
GTEX-YEC3-1426-101806-SM-5PNXX	0.82042848845942
GTEX-YEC4-1426-SM-5IFHS	0.615145958462143
GTEX-YFCO-0826-SM-5LUAG	0.567913414814879
GTEX-YJ8A-1526-SM-5P9FT	0.53144415845177
GTEX-ZAB4-1526-SM-5CVN7	0.486278873135411
GTEX-ZDYS-1926-SM-5HL59	0.546603104119344
GTEX-ZE7O-3026-SM-51MS4	0.859585244014639
GTEX-ZF2S-1426-SM-57WET	0.676228266245639
GTEX-ZLFU-1326-SM-4WWET	0.611821446680532
GTEX-ZLV1-0826-SM-4WWEQ	0.738980218183309
GTEX-ZP4G-1226-SM-4WWCJ	0.600156870134707
GTEX-ZPIC-2026-SM-57WG3	0.844077081178519
GTEX-ZQUD-0826-SM-57WDQ	0.589829062748165
GTEX-ZTX8-0426-SM-59HLG	0.853322187844009
GTEX-ZV6S-0926-SM-57WGB	0.808687344507815
GTEX-ZV7C-1626-SM-5NQ7E	0.606594226232852
GTEX-ZVP2-1626-SM-5GU5D	0.747371042692195
GTEX-ZVT2-1626-SM-51MRC	0.488145409905172
GTEX-ZVT3-2126-SM-59HL2	0.722385190171764
GTEX-ZVZP-1726-SM-5GZWY	0.559514704255351
GTEX-ZXES-1426-SM-5NQ8S	0.743104067676409
GTEX-ZYFG-1326-SM-5GICJ	0.602155777431765
GTEX-ZYVF-2726-SM-5GID4	0.837831971820206
GTEX-ZYY3-1726-SM-5EGH3	0.707870192374422
GTEX-ZZ64-0426-SM-5E43F	0.506866068342349
GTEX-ZZPU-1426-SM-5GZZ6	0.697685643409057
