## Additional file 6 for "Transcriptome diversity is a systematic source of bias in RNA-sequencing data": arora_gtex_recount2_TPM_thyroid.txt

sample_id	transcriptome_diversity
GTEX-111CU-0226-SM-5GZXC	0.861907618522717
GTEX-111FC-1026-SM-5GZX1	0.874922401797457
GTEX-111VG-0526-SM-5N9BW	0.880387775052934
GTEX-111YS-0726-SM-5GZY8	0.880551397868818
GTEX-1122O-0226-SM-5N9DA	0.872105109319888
GTEX-1128S-0126-SM-5H12S	0.878316950623327
GTEX-113JC-0126-SM-5EGJW	0.863687776797423
GTEX-117XS-0526-SM-5987Q	0.870692873953556
GTEX-117YW-0126-SM-5EGGN	0.873544129776713
GTEX-117YX-1226-SM-5H11S	0.876332011975354
GTEX-1192X-1126-SM-5EGGU	0.829435070682642
GTEX-11DXX-0226-SM-5P9HL	0.867876956335468
GTEX-11DXY-0426-SM-5H12R	0.869660048015337
GTEX-11DZ1-2726-SM-5A5KH	0.865414011561304
GTEX-11EI6-0726-SM-59866	0.864703034181535
GTEX-11EM3-0126-SM-5985K	0.856401005382471
GTEX-11EMC-0226-SM-5EGLP	0.854714301907296
GTEX-11EQ8-0826-SM-5N9FG	0.864867356935562
GTEX-11EQ9-0626-SM-5A5K1	0.867684482413096
GTEX-11GS4-0826-SM-5986J	0.866749348222063
GTEX-11I78-0526-SM-5986A	0.869522295774076
GTEX-11LCK-0526-SM-5A5M9	0.873294438886669
GTEX-11NSD-0126-SM-5987F	0.880867744394017
GTEX-11NUK-1026-SM-5HL5J	0.882400338864654
GTEX-11O72-2326-SM-5BC7H	0.85970563682317
GTEX-11P7K-0226-SM-5986Z	0.872738585967035
GTEX-11P81-0126-SM-5HL5Y	0.876095124499711
GTEX-11TT1-1126-SM-5P9GV	0.85770550936985
GTEX-11TTK-0826-SM-5N9EG	0.844113546156626
GTEX-11TUW-0226-SM-5LU8X	0.882066455335425
GTEX-11UD2-0626-SM-5GU6L	0.870093470375553
GTEX-11VI4-0226-SM-5GU6C	0.864216358560648
GTEX-11ZTS-1126-SM-5LU9X	0.884954344308076
GTEX-11ZTT-1026-SM-5EQKF	0.84952280900752
GTEX-11ZVC-0126-SM-5986G	0.870111679161314
GTEX-1211K-0726-SM-5FQUW	0.863703540132853
GTEX-1212Z-0426-SM-5FQT6	0.870662073405444
GTEX-12584-0826-SM-5FQSK	0.868415310862072
GTEX-12696-0326-SM-5EGL4	0.87078292978265
GTEX-12BJ1-0426-SM-5FQSO	0.860777110044049
GTEX-12WSB-0726-SM-5N9GD	0.865488369500502
GTEX-12WSC-0826-SM-5EQ5Q	0.861991464021467
GTEX-12WSD-0926-SM-5GCNL	0.878249526489197
GTEX-12WSH-0226-SM-5GCOG	0.856422112516729
GTEX-12WSJ-0326-SM-5GCMT	0.866635642476934
GTEX-12WSK-0926-SM-5CVNQ	0.865586400870646
GTEX-12WSL-0626-SM-5GCOY	0.88197837141353
GTEX-12WSN-0726-SM-5GCMS	0.87505551905381
GTEX-12ZZX-1226-SM-5EGHS	0.872016690719984
GTEX-12ZZZ-1226-SM-59HK1	0.858908937901826
GTEX-13111-0226-SM-5EQ55	0.87435952338556
GTEX-13112-0326-SM-5P9IW	0.882923353157409
GTEX-13113-0126-SM-5LZVX	0.878250363091106
GTEX-1313W-0726-SM-5EGK1	0.868631136792004
GTEX-131XE-0126-SM-5LZVC	0.869166203196281
GTEX-131XF-1826-SM-5EGKG	0.880257799994652
GTEX-131XG-0226-SM-5IFG1	0.877595307705453
GTEX-132AR-1126-SM-5P9GA	0.862989577752814
GTEX-132NY-1026-SM-5P9IY	0.877708719848742
GTEX-132QS-0326-SM-5IJFN	0.86367856439178
GTEX-133LE-0326-SM-5P9G4	0.873694462841932
GTEX-1399R-0126-SM-5IFEV	0.875941455948314
GTEX-139TS-0126-SM-5K7XJ	0.861610572738156
GTEX-139UW-0126-SM-5KM1B	0.872724256814506
GTEX-13CF3-0926-SM-5LZZC	0.868405086023299
GTEX-13D11-0226-SM-5LZXL	0.861363429540855
GTEX-13FHP-0926-SM-5L3EC	0.877154348421097
GTEX-13FTW-0626-SM-5IFEX	0.857697761148099
GTEX-13FTY-0726-SM-5J2OH	0.86581147064331
GTEX-13FXS-0726-SM-5LZXJ	0.865901889312512
GTEX-13G51-1226-SM-5K7Z3	0.881753148318427
GTEX-13IVO-0926-SM-5KLZP	0.864212865392791
GTEX-13JVG-0926-SM-5IJE1	0.867501512832645
GTEX-13N11-1026-SM-5K7XQ	0.880591259355132
GTEX-13N1W-0826-SM-5MR5J	0.861161098775725
GTEX-13N2G-0726-SM-5MR38	0.877988362027138
GTEX-13NYB-0726-SM-5MR4J	0.857397826702157
GTEX-13NYC-2426-SM-5MR3K	0.859147200994203
GTEX-13NZ8-0226-SM-5J2OK	0.872609438488322
GTEX-13NZ9-1126-SM-5MR37	0.884182413835462
GTEX-13O1R-0826-SM-5J2MB	0.858321991216557
GTEX-13O21-2226-SM-5MR3L	0.871972514283163
GTEX-13O3O-0926-SM-5KM1F	0.875670859754796
GTEX-13O3P-0726-SM-5J2OM	0.872154835677669
GTEX-13O3Q-0626-SM-5IJG1	0.876666981632095
GTEX-13OVG-0226-SM-5LU93	0.878668513189019
GTEX-13OVI-0826-SM-5KLZ8	0.866991934298595
GTEX-13OW5-0626-SM-5J2N2	0.858994288481543
GTEX-13OW6-0726-SM-5L3FX	0.876971881190217
GTEX-13OW7-0826-SM-5L3EL	0.881478361061503
GTEX-13OW8-0126-SM-5IJE5	0.862222041456151
GTEX-13PL6-1026-SM-5L3E5	0.873431520741595
GTEX-13PVQ-0726-SM-5L3GI	0.872822156865685
GTEX-13QBU-0626-SM-5J2OG	0.863469882200215
GTEX-13RTK-0326-SM-5RQHS	0.872931527337362
GTEX-13S86-1126-SM-5RQJX	0.877478538064062
GTEX-13VXT-0626-SM-5SIA1	0.881864608592896
GTEX-13VXU-0826-SM-5KLZ2	0.860031938021358
GTEX-13W46-0926-SM-5LU3T	0.885667155262488
GTEX-13X6H-0526-SM-5LU4Q	0.875446354857477
GTEX-13X6J-0826-SM-5LU32	0.863960434652259
GTEX-13YAN-0926-SM-5O9C3	0.872503545400524
GTEX-144GM-0226-SM-5Q5CB	0.861516524097162
GTEX-144GO-0126-SM-5LUAO	0.861938598692142
GTEX-145LU-0426-SM-5O9AH	0.872853010563162
GTEX-145ME-0126-SM-5S2QM	0.879013307464166
GTEX-145MG-0826-SM-5Q5C2	0.856544548780321
GTEX-145MH-0426-SM-5LU8T	0.864086895946691
GTEX-145MI-1126-SM-5O9AK	0.873333675162773
GTEX-146FQ-0726-SM-5LUA7	0.887658507310053
GTEX-146FR-0326-SM-5SI8U	0.869415871187359
GTEX-14753-0926-SM-5Q5BI	0.877198453396627
GTEX-148VJ-0726-SM-5LU8J	0.878457435933565
GTEX-1497J-0126-SM-5Q5BK	0.871145411713183
GTEX-14A5H-0726-SM-5Q5DW	0.877252892120317
GTEX-14ABY-0926-SM-5Q5DY	0.865253962184647
GTEX-14AS3-0226-SM-5Q5B6	0.893179262388541
GTEX-14C38-0826-SM-5S2U8	0.861079683120969
GTEX-14E6C-2626-SM-5RQJP	0.876480149502122
GTEX-14ICL-0426-SM-5RQJ3	0.874401106488844
GTEX-N7MS-2326-SM-2HMLD	0.859987938544176
GTEX-NFK9-0726-SM-2HMJW	0.881721213795781
GTEX-OHPK-2626-SM-2HMK9	0.869514454855782
GTEX-OHPM-2626-SM-33HC5	0.869377222358817
GTEX-OIZG-0226-SM-2TC5L	0.869953547799952
GTEX-OIZH-2626-SM-2HMJM	0.866610484732446
GTEX-OIZI-0726-SM-2XCEI	0.880914556673623
GTEX-OOBJ-2626-SM-2I3F6	0.888058827828285
GTEX-OOBK-2626-SM-2HMKY	0.85925355943798
GTEX-OXRK-0626-SM-2HMJ5	0.872479327898272
GTEX-OXRO-1226-SM-48TDL	0.84596946825448
GTEX-OXRP-0326-SM-33HBJ	0.861290333634642
GTEX-P4PQ-2626-SM-33HC9	0.88940617242446
GTEX-P4QS-2626-SM-2I3EV	0.878965677505287
GTEX-P4QT-2626-SM-2I3FM	0.868397356942628
GTEX-POYW-0826-SM-2XCEM	0.900649540077855
GTEX-PWCY-2326-SM-2I3EQ	0.86805518569169
GTEX-PWN1-2626-SM-2I3FH	0.877829474008622
GTEX-PWOO-0926-SM-2I3EC	0.882234962304696
GTEX-Q2AG-0826-SM-2HMKF	0.87839954831685
GTEX-Q2AH-0726-SM-2I3EA	0.876925133523869
GTEX-Q2AI-0326-SM-2I3EK	0.871520199357019
GTEX-Q734-0526-SM-2I3EH	0.888053389692282
GTEX-QDVN-0626-SM-2I3FP	0.871877143584627
GTEX-QV44-0826-SM-2S1RG	0.892392291471255
GTEX-QXCU-0326-SM-2TC63	0.877323725515269
GTEX-R55C-0626-SM-2TF4Q	0.884434036592741
GTEX-R55E-0826-SM-2TC5M	0.871148431561837
GTEX-REY6-0526-SM-2TF5M	0.881546277567621
GTEX-RM2N-0526-SM-2TF4N	0.874027805337665
GTEX-RN64-0626-SM-2TC5V	0.883608660904136
GTEX-RNOR-0926-SM-2TF56	0.87637647677586
GTEX-RTLS-0626-SM-5SI7Z	0.879238112786275
GTEX-RU72-0126-SM-2TF6Z	0.869541791913687
GTEX-RVPV-1226-SM-2TF73	0.861538549817416
GTEX-RWS6-0626-SM-2XCAS	0.884548324557077
GTEX-S32W-0726-SM-2XCBL	0.875903745177837
GTEX-S341-0226-SM-5S2VG	0.864043977604771
GTEX-S4Q7-0326-SM-3K2B1	0.870089484993847
GTEX-S7SE-0726-SM-2XCD7	0.877262994375595
GTEX-SE5C-0726-SM-4BRWY	0.880321649238114
GTEX-SIU8-0626-SM-2XCDN	0.890932497433506
GTEX-SJXC-0726-SM-2XCFJ	0.884522903384209
GTEX-SN8G-1526-SM-4DM79	0.861136443647798
GTEX-SNOS-0226-SM-32PLR	0.864473701423543
GTEX-SUCS-0226-SM-32PLQ	0.875908379112516
GTEX-T6MO-0226-SM-32QOL	0.86008719263573
GTEX-TKQ1-0126-SM-33HB3	0.874152355031903
GTEX-TSE9-0626-SM-3DB8B	0.881156012797521
GTEX-U4B1-0626-SM-3DB8L	0.881060649648867
GTEX-U8T8-2326-SM-3DB96	0.864350973163565
GTEX-UJMC-0326-SM-3GAE2	0.878899564021015
GTEX-V1D1-0926-SM-4JBHQ	0.897522372784816
GTEX-V955-0426-SM-3GAEL	0.876882912658732
GTEX-VUSG-0426-SM-3GIKD	0.888431309317825
GTEX-W5WG-1426-SM-4KKZP	0.878603897528719
GTEX-W5X1-0426-SM-3GILB	0.886386731904388
GTEX-WEY5-0526-SM-3GIKZ	0.869309635800723
GTEX-WFG7-0326-SM-5SI7L	0.878873721623554
GTEX-WFG8-0426-SM-3GILD	0.873149707659543
GTEX-WH7G-0526-SM-3NMBI	0.873041919903634
GTEX-WHPG-0226-SM-3NMB9	0.872056152311075
GTEX-WHSB-1626-SM-3LK6J	0.873924533683235
GTEX-WHSE-0626-SM-4RGNF	0.861043622854726
GTEX-WK11-0926-SM-3NMAU	0.860162674849135
GTEX-WL46-0126-SM-3TW8I	0.863276788124828
GTEX-WOFL-0726-SM-3MJG4	0.861126597135813
GTEX-WVLH-0626-SM-3MJG7	0.873089028638476
GTEX-WWYW-0826-SM-3NB2X	0.858671079307185
GTEX-WXYG-0226-SM-3NB2Y	0.873307876261083
GTEX-WY7C-0226-SM-3NB37	0.869759534347699
GTEX-WYBS-1926-SM-3NM8N	0.853458377157728
GTEX-WYJK-1626-SM-3NM9J	0.881418275090041
GTEX-WYVS-0326-SM-3NM9V	0.884550949454049
GTEX-X15G-0526-SM-3NMB7	0.886638383964257
GTEX-X4LF-0426-SM-3NMB5	0.880557338780749
GTEX-X4XX-0926-SM-46MV7	0.890582180416489
GTEX-X4XY-0826-SM-4E3JM	0.878444564591026
GTEX-X5EB-0726-SM-46MVR	0.87946174148486
GTEX-X8HC-0726-SM-46MWG	0.872988414464482
GTEX-XBED-0126-SM-47JY7	0.877228061375115
GTEX-XBEW-0126-SM-4AT66	0.881325826149477
GTEX-XGQ4-0426-SM-4AT4I	0.874595193193392
GTEX-XLM4-0726-SM-4AT64	0.851166547573496
GTEX-XMK1-0626-SM-4B65A	0.872182486562138
GTEX-XUJ4-0726-SM-4BOOP	0.871543356353313
GTEX-XUW1-1026-SM-4BONY	0.877067086796167
GTEX-XUZC-0126-SM-4BOO6	0.869947485503565
GTEX-XV7Q-0326-SM-4BRVM	0.881931287220127
GTEX-XXEK-1326-SM-4BRV1	0.876748956728729
GTEX-Y111-1926-SM-4SOIS	0.871571714438616
GTEX-Y114-0626-SM-4TT98	0.861219620281556
GTEX-Y3I4-0226-SM-4TT27	0.882368621308816
GTEX-Y3IK-0526-SM-4WWE3	0.876351331696387
GTEX-Y5LM-0626-SM-4V6G4	0.866613896616197
GTEX-Y5V5-0326-SM-5RQJG	0.879602220056456
GTEX-Y5V6-0526-SM-4VBRV	0.864403103229508
GTEX-Y8E4-0126-SM-4VBQ2	0.89108025330172
GTEX-Y9LG-0426-SM-4VBRT	0.874973344090779
GTEX-YB5E-0626-SM-4VDSE	0.843845658462517
GTEX-YEC3-0826-SM-4WWFP	0.85364455231837
GTEX-YEC4-0626-SM-5CVLU	0.861125203618094
GTEX-YF7O-0726-SM-4W213	0.869535119288789
GTEX-YFCO-0326-SM-4W1ZP	0.854326698385169
GTEX-YJ89-0726-SM-5P9F7	0.878797062719694
GTEX-ZA64-0426-SM-5HL96	0.863744825728165
GTEX-ZAB5-0726-SM-5P9JG	0.886946573396272
GTEX-ZAK1-0726-SM-5HL8Q	0.876055002420464
GTEX-ZC5H-0626-SM-5LU9K	0.881355380098804
GTEX-ZDTS-0926-SM-4WAXG	0.863605871141499
GTEX-ZDYS-0626-SM-5J2N5	0.872994518496823
GTEX-ZE7O-1126-SM-57WC8	0.873547320569733
GTEX-ZGAY-1026-SM-4WWBR	0.86836779334694
GTEX-ZLFU-0626-SM-4WWBO	0.871751283077176
GTEX-ZLWG-0526-SM-4WWFB	0.853813282653906
GTEX-ZPCL-0126-SM-4WWC8	0.86401807486892
GTEX-ZPU1-0426-SM-4WWCA	0.887125881375401
GTEX-ZT9W-0226-SM-4YCCZ	0.871207498411201
GTEX-ZT9X-0226-SM-51MT2	0.874259975949709
GTEX-ZTPG-0826-SM-5DUVC	0.857091338933569
GTEX-ZV6S-0226-SM-59HJT	0.871430767643421
GTEX-ZV7C-0126-SM-57WDE	0.884402074658288
GTEX-ZVP2-0426-SM-57WC2	0.865429952335419
GTEX-ZVT3-0726-SM-5GICN	0.870826424287588
GTEX-ZVZP-1026-SM-5GICI	0.869147663253983
GTEX-ZVZQ-0626-SM-59HJU	0.881138176180213
GTEX-ZXG5-0926-SM-5NQ8H	0.868797827817809
GTEX-ZY6K-0226-SM-5SIAY	0.864776868565284
GTEX-ZYFC-0926-SM-5GZWW	0.855332159303002
GTEX-ZYFG-0626-SM-5GZYA	0.86821446453854
GTEX-ZYT6-0426-SM-5GID3	0.876592940287807
GTEX-ZYW4-1126-SM-5SI99	0.861015187172275
GTEX-ZZ64-0126-SM-5GZXA	0.861411954289948
GTEX-ZZPU-1326-SM-5GZWS	0.884673810961857
