## Additional file 6 for "Transcriptome diversity is a systematic source of bias in RNA-sequencing data": arora_gtex_recount2_TPM_uterus.txt

sample_id	transcriptome_diversity
GTEX-1117F-2426-SM-5EGGH	0.861644549627912
GTEX-113JC-2226-SM-5EGJG	0.862715574493084
GTEX-11DXX-1526-SM-5H115	0.85555059504383
GTEX-11EM3-1926-SM-5987U	0.840893604376107
GTEX-11I78-2126-SM-5A5K8	0.861296285708803
GTEX-11P81-1626-SM-5BC52	0.860439375454258
GTEX-11ZTS-2326-SM-5EQMY	0.878375992401757
GTEX-11ZTT-1726-SM-5EQL4	0.851287833670077
GTEX-12WSD-2826-SM-59HKT	0.871229129911798
GTEX-12WSG-2126-SM-5EGJ7	0.863547666960397
GTEX-12WSK-2026-SM-5CVNB	0.842800809636319
GTEX-12ZZX-2126-SM-5LZVL	0.865768204296555
GTEX-1313W-2826-SM-5P9G1	0.870010358374676
GTEX-131XG-2026-SM-5GCN5	0.857424168084886
GTEX-131YS-2326-SM-5IJFJ	0.871817980474873
GTEX-132AR-1526-SM-5KM1L	0.855018028463087
GTEX-1399S-2226-SM-5IFEW	0.868200586680262
GTEX-1399U-1326-SM-5IJET	0.851119934544256
GTEX-13D11-1226-SM-5IFGA	0.864284493225854
GTEX-13FTX-1026-SM-5J2O5	0.860967681954403
GTEX-13N11-1126-SM-5KM41	0.843955196743857
GTEX-13OVI-1026-SM-5L3EM	0.858882810917225
GTEX-13OVJ-2326-SM-5IJGA	0.840203049350088
GTEX-13PL7-2026-SM-5IFGK	0.863903037500583
GTEX-13QBU-1626-SM-5LU4S	0.833929194280223
GTEX-13S7M-1726-SM-5RQK3	0.877431362816821
GTEX-13U4I-1926-SM-5LU39	0.868948842403225
GTEX-13VXT-1626-SM-5IJES	0.873159296830495
GTEX-145ME-1326-SM-5O98Q	0.837951844644519
GTEX-14BIM-2226-SM-5SI8Y	0.85868634099271
GTEX-14BMU-1826-SM-5RQII	0.851951003427715
GTEX-N7MT-0726-SM-3TW8S	0.8624887016608
GTEX-OHPL-2026-SM-3TW8R	0.853922086455621
GTEX-P4PP-2026-SM-3P61N	0.873922214781169
GTEX-P4QT-2026-SM-3NMCJ	0.871794476951622
GTEX-P78B-2526-SM-3P5ZY	0.855759125781651
GTEX-POMQ-1226-SM-3P61F	0.825397247669624
GTEX-PWN1-2026-SM-48TD9	0.822076880269503
GTEX-PX3G-2026-SM-48U1H	0.870646561449174
GTEX-Q734-1626-SM-48U1B	0.868243109821028
GTEX-QCQG-1326-SM-48U24	0.861314670712973
GTEX-R55G-1626-SM-48FF4	0.82183259531908
GTEX-RU72-2626-SM-4TT75	0.869584381587539
GTEX-RWS6-1326-SM-47JXB	0.858917385810748
GTEX-S341-1026-SM-4AD71	0.822473956492602
GTEX-S4UY-1226-SM-4AD51	0.84625007116636
GTEX-T2IS-2226-SM-4DM65	0.845144284556033
GTEX-T5JW-1526-SM-4DM5E	0.83329868994256
GTEX-T6MO-1526-SM-4DM57	0.850348595304724
GTEX-TMMY-2226-SM-4DXTN	0.84013017077628
GTEX-U3ZN-0726-SM-4DXT5	0.86231991605218
GTEX-UPIC-1526-SM-4IHLU	0.865818562261994
GTEX-W5WG-1326-SM-4LMI9	0.862567780793354
GTEX-WEY5-0726-SM-4LMID	0.845368054295719
GTEX-WI4N-2426-SM-4OOSC	0.828493435832671
GTEX-WWYW-2826-SM-4MVOQ	0.835043463196379
GTEX-XUJ4-1526-SM-4BONU	0.846881912080666
GTEX-XUW1-0226-SM-4BOOS	0.856514733247328
GTEX-XUZC-0926-SM-4BOQF	0.858749644578397
GTEX-XYKS-1626-SM-4BRUQ	0.856424439780312
GTEX-Y3IK-2126-SM-4YCDS	0.855073695238533
GTEX-YFC4-2826-SM-5P9FR	0.862182600208027
GTEX-YJ8O-1126-SM-5P9IS	0.857751930164477
GTEX-ZAK1-2526-SM-5S2N7	0.872889662138674
GTEX-ZLWG-1026-SM-4WWC4	0.861051527071566
GTEX-ZP4G-0726-SM-4WWF2	0.829049627720071
GTEX-ZTPG-2026-SM-5O999	0.860491112538309
GTEX-ZV6S-1526-SM-5NQ7O	0.830242110435327
GTEX-ZVT2-0426-SM-5E44S	0.859212076888861
GTEX-ZXES-0726-SM-5E451	0.851250410335562
GTEX-ZYVF-0526-SM-5E43E	0.847697872653323
