## Additional file 6 for "Transcriptome diversity is a systematic source of bias in RNA-sequencing data": arora_gtex_v6_TPM_bladder.txt

sample_id	transcriptome_diversity
GTEX-S32W-1126-SM-4AD5V	0.818480248899768
GTEX-S3XE-1226-SM-4AD4L	0.846857681599451
GTEX-S4Q7-0926-SM-4AD5D	0.844894692927375
GTEX-S4UY-0926-SM-4AD6O	0.853948040935775
GTEX-SE5C-1026-SM-4BRUG	0.791879619118389
GTEX-SNMC-0826-SM-4DM66	0.858242924674017
GTEX-SNOS-0526-SM-4DM54	0.864954124975682
GTEX-U3ZM-0826-SM-4DXU6	0.810606375201877
GTEX-U4B1-1226-SM-4DXT7	0.821037470076261
