## Additional file 6 for "Transcriptome diversity is a systematic source of bias in RNA-sequencing data": arora_gtex_v6_TPM_breast.txt

sample_id	transcriptome_diversity
GTEX-1117F-2826-SM-5GZXL	0.812661182381948
GTEX-11EM3-1326-SM-5N9C6	0.827237801553768
GTEX-11I78-2226-SM-5PNYA	0.834563950690997
GTEX-11P81-1926-SM-5BC53	0.851245129063068
GTEX-1211K-1926-SM-5EQLB	0.830107605230015
GTEX-1269C-2426-SM-5FQSN	0.845596860639199
GTEX-12WSB-0626-SM-59HJO	0.830903842434242
GTEX-12WSK-2226-SM-5GCO5	0.828228230815381
GTEX-12ZZX-1126-SM-5EGKB	0.84525370822999
GTEX-13113-1726-SM-5GCOO	0.83140447559146
GTEX-1313W-0826-SM-5EQ4T	0.833101401395389
GTEX-131XW-0726-SM-5EGK3	0.825701004690207
GTEX-131YS-0626-SM-5EGKL	0.836847319026976
GTEX-132AR-0826-SM-5EGK6	0.811547938937097
GTEX-133LE-1726-SM-5K7VQ	0.830206912774283
GTEX-1399U-1826-SM-5PNZ1	0.828407332961082
GTEX-13CF3-2126-SM-5IFJP	0.815979799024544
GTEX-13D11-1026-SM-5IJFB	0.82318143177989
GTEX-13FTX-1126-SM-5N9EN	0.819732580609369
GTEX-13FTY-2226-SM-5J1ND	0.856919466337135
GTEX-13N11-1726-SM-5J1OJ	0.855954254000471
GTEX-13O3O-0826-SM-5K7WE	0.820420957177447
GTEX-13PL6-2926-SM-5L3I2	0.834771960884915
GTEX-13QIC-2326-SM-5LU5N	0.850672458343246
GTEX-13W3W-1226-SM-5LU4H	0.846677923585007
GTEX-145ME-1526-SM-5Q5F2	0.816534868258878
GTEX-146FH-0826-SM-5SI8T	0.844257218958432
GTEX-14AS3-1626-SM-5S2OY	0.775186926716705
GTEX-Q2AG-0326-SM-48U1O	0.856755070213238
GTEX-QDT8-0626-SM-48TYW	0.842775767912477
GTEX-QVJO-1826-SM-447C9	0.837506867402404
GTEX-R53T-1526-SM-48FEK	0.846760351590304
GTEX-RU72-0626-SM-46MUI	0.844489159664905
GTEX-S32W-2026-SM-4AD6E	0.829181250435156
GTEX-S341-1526-SM-4AD6K	0.855621396563638
GTEX-S4UY-0726-SM-4AD6X	0.839325076534649
GTEX-SE5C-2126-SM-4BRUJ	0.833797309784751
GTEX-T5JW-2026-SM-4DM63	0.855716591218161
GTEX-T6MO-0326-SM-32QOK	0.844879068713232
GTEX-TML8-1226-SM-32QON	0.861670532587288
GTEX-U3ZN-1926-SM-4DXSG	0.855822808551846
GTEX-UJHI-1426-SM-3DB9C	0.845902812604056
GTEX-VJWN-0726-SM-3GIJ8	0.842498741044953
GTEX-WI4N-1426-SM-3LK7H	0.833654638980778
GTEX-WRHU-0326-SM-3MJFY	0.853851200135413
GTEX-WXYG-2226-SM-4E3IM	0.851857329914876
GTEX-WYBS-0926-SM-3NM94	0.854478704622564
GTEX-WYVS-1726-SM-3NMAY	0.861919432246796
GTEX-X15G-1626-SM-3NMB3	0.852164002673833
GTEX-X4EP-2926-SM-3P5YQ	0.835843445519237
GTEX-XMD2-0926-SM-4WWEF	0.825897555148113
GTEX-XUJ4-1926-SM-4BOOV	0.832522166046607
GTEX-XUW1-2326-SM-4BOO5	0.845532514684599
GTEX-XUZC-1626-SM-4BRVP	0.847650204342229
GTEX-XV7Q-2326-SM-4BRVZ	0.82509164796729
GTEX-Y114-2026-SM-4TT7L	0.833565065063256
GTEX-Y3IK-2326-SM-4WWDT	0.846513025704576
GTEX-Y5LM-1726-SM-4VDSX	0.829940070250397
GTEX-Y5V5-2126-SM-4WWFO	0.841308792970831
GTEX-Y8LW-1626-SM-5IFHX	0.846197353586381
GTEX-YB5K-1626-SM-5IFIN	0.822995854054461
GTEX-YFC4-1426-SM-5IFJG	0.860170405220936
GTEX-YJ8O-2226-SM-5IFHW	0.845943021719797
GTEX-ZAJG-0626-SM-5HL8X	0.818393995412168
GTEX-ZC5H-2626-SM-5J2MG	0.846223816347435
GTEX-ZF29-1926-SM-5S2P1	0.858905983151079
GTEX-ZF2S-2026-SM-5E461	0.864251908603886
GTEX-ZF3C-2326-SM-5S2MZ	0.84122298917631
GTEX-ZLV1-1426-SM-4WWES	0.841201836003237
GTEX-ZPIC-1126-SM-5BC7F	0.827376709218146
GTEX-ZQG8-0726-SM-5P9H9	0.807280848624368
GTEX-ZV6S-1826-SM-5NQ8D	0.826420201474745
GTEX-ZVT2-1826-SM-5NQ8W	0.80333049054654
GTEX-ZVT4-1026-SM-57WC4	0.828836486828294
GTEX-ZVZQ-0826-SM-51MRF	0.838597838512358
GTEX-ZXES-0826-SM-5E43C	0.84861381463541
GTEX-ZYWO-2326-SM-5GZY4	0.828105442737561
