## Additional file 6 for "Transcriptome diversity is a systematic source of bias in RNA-sequencing data": arora_gtex_v6_TPM_cervix.txt

sample_id	transcriptome_diversity
GTEX-S32W-1526-SM-4AD6Z	0.831897689136575
GTEX-S341-1126-SM-4AD6T	0.840350599656683
GTEX-S4UY-1426-SM-4AD6Y	0.841389902363324
GTEX-TSE9-2826-SM-4DXTF	0.810593271657603
GTEX-S32W-1626-SM-4AD6G	0.836396026214735
GTEX-S341-1326-SM-4AD72	0.858514191619802
GTEX-T6MO-1426-SM-4DM73	0.849521614164722
GTEX-TSE9-2726-SM-4DXSQ	0.820563123908192
