## Additional file 6 for "Transcriptome diversity is a systematic source of bias in RNA-sequencing data": arora_gtex_v6_TPM_colon.txt

sample_id	transcriptome_diversity
GTEX-111CU-1226-SM-5EGIN	0.819057544434331
GTEX-111YS-1826-SM-5GIEP	0.817193790090178
GTEX-1122O-1426-SM-5H11R	0.821922351862415
GTEX-117XS-2226-SM-5GIE1	0.789350127925734
GTEX-117YX-0526-SM-5EGJH	0.825586857894006
GTEX-11DXX-1926-SM-5EGJK	0.821232413977287
GTEX-11DXY-2026-SM-5N9CZ	0.810551107143424
GTEX-11DXZ-1626-SM-5GIDI	0.790213657082698
GTEX-11EI6-2626-SM-5PNVT	0.803394022429393
GTEX-11EMC-1426-SM-5N9E4	0.787125618118038
GTEX-11EQ9-1526-SM-5PNY7	0.816615597457233
GTEX-11GS4-1826-SM-5HL4T	0.800705563736562
GTEX-11I78-1326-SM-5PNY9	0.79817112464467
GTEX-11ONC-1926-SM-5GU75	0.806860284079913
GTEX-11P7K-1826-SM-5HL5A	0.783644063093746
GTEX-11P81-1426-SM-5P9JN	0.808624300924437
GTEX-11PRG-2026-SM-5GU5F	0.81168367969497
GTEX-11TT1-0926-SM-5GU5M	0.808653459913701
GTEX-11TUW-2326-SM-5EQMO	0.798351106601398
GTEX-11ZTS-1526-SM-5N9G7	0.771448672770957
GTEX-11ZTT-1626-SM-5EQKR	0.790540384474001
GTEX-11ZU8-1126-SM-5EQ5K	0.783796435364404
GTEX-1211K-1826-SM-5EGJ2	0.821012368417165
GTEX-1212Z-1826-SM-5FQSH	0.801976380562585
GTEX-12696-1926-SM-5EGJT	0.817130359333078
GTEX-12BJ1-2026-SM-5FQUH	0.79911520435897
GTEX-12WSG-2426-SM-5EQLZ	0.806122897235059
GTEX-12WSJ-1426-SM-5GCON	0.803459969494719
GTEX-12WSL-1826-SM-5LZW9	0.81852912059829
GTEX-12ZZX-2726-SM-5N9FT	0.789392840218499
GTEX-12ZZY-2726-SM-5EQ45	0.815194201285877
GTEX-13111-1926-SM-5GCOL	0.827820418636916
GTEX-131XE-1026-SM-5EGKE	0.804748652324512
GTEX-131XG-1526-SM-5GCNQ	0.827461964171857
GTEX-131YS-2926-SM-5EGKI	0.794377493852824
GTEX-132AR-2826-SM-5IJFV	0.818112040997812
GTEX-132NY-2726-SM-5PNY2	0.804817284709097
GTEX-1339X-1726-SM-5P9J9	0.80195298112839
GTEX-1399R-2126-SM-5K7WZ	0.790809148429231
GTEX-13CF2-1826-SM-5N9GK	0.778282037251621
GTEX-13CF3-1326-SM-5LZXZ	0.779376850216638
GTEX-13D11-0626-SM-5LZYY	0.809521026983399
GTEX-13FH7-1626-SM-5J2O9	0.807729601703301
GTEX-13FHO-2726-SM-5K7VG	0.806087770558272
GTEX-13G51-2126-SM-5IJD9	0.773487153406168
GTEX-13N2G-2226-SM-5IJCU	0.810861350288523
GTEX-13O1R-2426-SM-5KLZZ	0.804492582390417
GTEX-13O61-1526-SM-5KM3P	0.81903677552351
GTEX-13OVI-2126-SM-5KM3U	0.797991729048544
GTEX-13OVJ-1826-SM-5KM2D	0.802258892237978
GTEX-13OW6-2226-SM-5N9FL	0.822937339862438
GTEX-13OW8-2726-SM-5L3FZ	0.797787603599345
GTEX-13PVQ-2726-SM-5L3H7	0.809737867506802
GTEX-13PVR-1726-SM-5Q5EC	0.798303851573118
GTEX-13SLW-2826-SM-5Q5ES	0.834015622713866
GTEX-13U4I-2626-SM-5SI9C	0.825030391485186
GTEX-13VXT-2026-SM-5L3EW	0.82966036016979
GTEX-13X6I-2726-SM-5Q5ET	0.819862151704995
GTEX-13X6K-2726-SM-5O9DG	0.813647718114351
GTEX-145LS-2926-SM-5O99G	0.834200025000973
GTEX-145ME-1126-SM-5SIAT	0.833003324205698
GTEX-145MO-2626-SM-5QGPD	0.81048548608007
GTEX-146FH-2426-SM-5Q5EW	0.833277889730329
GTEX-147GR-2826-SM-5RQK8	0.824750113190958
GTEX-147JS-2626-SM-5S2UX	0.802854069831021
GTEX-148VJ-2426-SM-5NQ9Y	0.829525724506125
GTEX-14A5H-1626-SM-5SIAN	0.776185679237906
GTEX-14A5I-2426-SM-5Q5CP	0.824027301027269
GTEX-14BMU-1326-SM-5RQIH	0.81076245706552
GTEX-14C39-1626-SM-5S2P4	0.814978407677284
GTEX-WFG8-1726-SM-4LVM6	0.802619870809814
GTEX-WHPG-1626-SM-4M1ZL	0.820488640697057
GTEX-WHWD-1526-SM-4OORV	0.832179751928588
GTEX-WI4N-2226-SM-4OOS9	0.815862808741426
GTEX-WQUQ-2626-SM-4MVNP	0.826965651204175
GTEX-WYVS-1126-SM-4SOJX	0.825893175285692
GTEX-X15G-1526-SM-4PQZM	0.820952856062803
GTEX-X4EO-2726-SM-4E3HS	0.805814945535067
GTEX-XAJ8-0726-SM-47JY5	0.813920266474867
GTEX-XUJ4-2126-SM-4BOOX	0.797644215222289
GTEX-XUW1-1826-SM-4BOQD	0.822951184644284
GTEX-XV7Q-2226-SM-4BRVY	0.823784690484489
GTEX-XXEK-1826-SM-4BRVC	0.80246414162192
GTEX-Y114-1626-SM-4TT7I	0.811126846437684
GTEX-Y3I4-1126-SM-4TT7Y	0.818429799794363
GTEX-Y5LM-1426-SM-5RQJL	0.835876451067235
GTEX-YEC3-2026-SM-4WWFL	0.833954029284189
GTEX-YECK-2826-SM-5IFHF	0.805992108316732
GTEX-YF7O-1626-SM-5IFII	0.782732379805002
GTEX-YJ8A-1726-SM-5P9IQ	0.835641738618919
GTEX-Z93S-2626-SM-57WBX	0.791692878167163
GTEX-ZA64-1426-SM-5CVMC	0.791028811563636
GTEX-ZAB4-2426-SM-5HL8A	0.813515308027757
GTEX-ZAB5-1426-SM-5HL9D	0.821700332963974
GTEX-ZAJG-2626-SM-5S2NU	0.829691690638362
GTEX-ZDTS-2726-SM-5L3E2	0.724563936583458
GTEX-ZF28-2526-SM-57WFH	0.79576811412491
GTEX-ZG7Y-1826-SM-4WWD3	0.810609677884642
GTEX-ZLFU-1426-SM-4WWEU	0.797318956800285
GTEX-ZLV1-1326-SM-4WWER	0.805775512153266
GTEX-ZP4G-1526-SM-57WE5	0.810358130722633
GTEX-ZPIC-2626-SM-57WE2	0.803454818000523
GTEX-ZPU1-1726-SM-4WWFV	0.811612757963625
GTEX-ZQG8-2426-SM-57WEE	0.790600636780617
GTEX-ZT9W-1726-SM-51MS3	0.806764993122967
GTEX-ZTSS-1226-SM-51MSZ	0.803888099049296
GTEX-ZTTD-2626-SM-57WEX	0.815961129614528
GTEX-ZV6S-1126-SM-57WE9	0.807563361292837
GTEX-ZVT2-1726-SM-51MRO	0.807623909533691
GTEX-ZVT3-2826-SM-5GU6A	0.789996605690558
GTEX-ZVT4-2626-SM-5N9GJ	0.815634300536233
GTEX-ZY6K-1326-SM-5GZWP	0.825293056872127
GTEX-ZYFG-1826-SM-5GZWX	0.805417383763833
GTEX-ZYT6-2826-SM-5GICX	0.811886597254907
GTEX-ZZ64-0826-SM-5E449	0.817989273770095
GTEX-111CU-1426-SM-5GZYP	0.825485779878248
GTEX-111VG-2226-SM-5N9DU	0.831765540067701
GTEX-111YS-1626-SM-5GZZ9	0.821564450512098
GTEX-1122O-1526-SM-5N9CL	0.829849289803273
GTEX-1128S-1626-SM-5H12O	0.847220240761099
GTEX-117YW-1826-SM-5PNY5	0.79588111224088
GTEX-117YX-0826-SM-5H11J	0.813650250222968
GTEX-11DXX-1826-SM-5H126	0.829429096634472
GTEX-11DXZ-1726-SM-5H12M	0.84853899006215
GTEX-11EQ9-1426-SM-5987G	0.819509349025462
GTEX-11GSP-1626-SM-5986N	0.756832928945751
GTEX-11I78-1226-SM-5A5K6	0.838585422687476
GTEX-11NSD-1626-SM-5986U	0.853201650779812
GTEX-11O72-2226-SM-5PNW2	0.832057602625726
GTEX-11ONC-2026-SM-5HL61	0.818151884913865
GTEX-11P7K-1526-SM-5EGI7	0.8420338750547
GTEX-11P81-1126-SM-5GU5G	0.838679177704754
GTEX-11P82-1026-SM-5BC5J	0.838754011962059
GTEX-11TTK-2426-SM-5PNYO	0.815345079679953
GTEX-11TUW-2026-SM-5EQL8	0.813263285144289
GTEX-11ZVC-2126-SM-5EGJ1	0.785327138160388
GTEX-1211K-1726-SM-5FQUJ	0.852553702963212
GTEX-12BJ1-2126-SM-5BC5O	0.836740142302051
GTEX-12C56-0626-SM-5EGGC	0.847327935433402
GTEX-12KS4-2426-SM-5LU8P	0.857794254475696
GTEX-12WSJ-1526-SM-5GCNI	0.819377851084391
GTEX-12WSL-1626-SM-5GCMU	0.822494492949954
GTEX-13111-0726-SM-5DUVE	0.842643123331722
GTEX-131XE-0826-SM-5HL9W	0.850004276433214
GTEX-132AR-2726-SM-5PNVN	0.834432310462883
GTEX-133LE-1526-SM-5IFEN	0.855073894912638
GTEX-1399R-2226-SM-5P9JB	0.805869370514752
GTEX-1399S-1926-SM-5J2M5	0.838994704202629
GTEX-139T6-1326-SM-5IFFO	0.84698795923816
GTEX-139YR-2126-SM-5KM11	0.850574812315308
GTEX-13CF3-1426-SM-5K7YY	0.797947221121414
GTEX-13D11-0826-SM-5KLZJ	0.835802541361333
GTEX-13FH7-1526-SM-5J2N6	0.777005218545268
GTEX-13FHP-2426-SM-5KLZ5	0.829729514227578
GTEX-13O21-2426-SM-5MR4A	0.834634945021593
GTEX-13O3O-2526-SM-5L3DR	0.85103276717946
GTEX-13O61-1626-SM-5KM3T	0.811051261714747
GTEX-13OVG-1426-SM-5K7VP	0.830709056546572
GTEX-13OW5-2626-SM-5MR3M	0.825053648848304
GTEX-13PL7-2526-SM-5IFGR	0.840544523642578
GTEX-13QBU-1826-SM-5IJG3	0.84161194372429
GTEX-13S86-1626-SM-5Q5C5	0.842581275390922
GTEX-13U4I-2426-SM-5LU34	0.816692445745624
GTEX-13W3W-2126-SM-5K7UX	0.831986617935423
GTEX-144GM-1226-SM-5LU52	0.83648493847303
GTEX-145LS-2726-SM-5Q5D8	0.820700334319898
GTEX-145LT-0926-SM-5LU9C	0.84628420362761
GTEX-145ME-0826-SM-5O9AF	0.829892402399573
GTEX-145MN-1726-SM-5SIA6	0.838468782638151
GTEX-145MO-2426-SM-5NQ9W	0.81888029748004
GTEX-146FQ-1926-SM-5NQBY	0.832649244182864
GTEX-147F3-1926-SM-5SIB9	0.852640470436637
GTEX-147JS-2526-SM-5S2Q8	0.839952437442618
GTEX-148VJ-2626-SM-5QGPI	0.817199740555205
GTEX-14AS3-1126-SM-5Q5CR	0.818229919538289
GTEX-14C38-2626-SM-5RQI4	0.748217053577157
GTEX-14DAR-1526-SM-5RQIX	0.838995373686871
GTEX-14E6E-1526-SM-5RQIG	0.804039931584629
GTEX-NFK9-2026-SM-3LK5K	0.849299975520858
GTEX-O5YW-1426-SM-3MJHF	0.839150268610058
GTEX-OHPM-1426-SM-3TW8Y	0.843949809100228
GTEX-OIZH-1426-SM-3NB1O	0.856778243146326
GTEX-OXRK-1726-SM-3NB16	0.855583588172765
GTEX-OXRL-1426-SM-3NM9E	0.827182249359125
GTEX-P4QT-1426-SM-3NMCX	0.840146600106435
GTEX-P78B-1726-SM-3P5ZV	0.844728959944812
GTEX-PLZ5-1126-SM-3P613	0.845237212183722
GTEX-PWCY-1026-SM-48TD4	0.848927515215934
GTEX-PWN1-1426-SM-48TDF	0.843091448100737
GTEX-PWOO-1326-SM-48TCJ	0.84189157739461
GTEX-PX3G-1426-SM-48U1J	0.851374721396323
GTEX-Q2AH-1226-SM-48TZL	0.835938790352857
GTEX-Q2AI-0926-SM-48U1F	0.83291858851462
GTEX-Q734-1126-SM-48TZY	0.840918416716033
GTEX-QCQG-1626-SM-48U26	0.846759245255459
GTEX-QDVJ-1326-SM-48U1X	0.829683897440506
GTEX-QDVN-1326-SM-48TZ3	0.837513450740584
GTEX-QEL4-1926-SM-4R1JI	0.857597519883579
GTEX-QLQ7-1126-SM-4R1KN	0.820964054536953
GTEX-QLQW-0426-SM-447A7	0.841177404966663
GTEX-QMRM-1226-SM-447C6	0.83973887670984
GTEX-QV31-0826-SM-4R1KR	0.845475225519491
GTEX-R53T-1326-SM-48FCQ	0.858156565925512
GTEX-R55D-1826-SM-48FEF	0.845488345748185
GTEX-R55G-1226-SM-48FDC	0.837403406213495
GTEX-RM2N-0926-SM-48FD1	0.85099126150184
GTEX-RU1J-1326-SM-46MUL	0.858547491544639
GTEX-S341-1426-SM-4AD6U	0.836459491409875
GTEX-S4P3-1226-SM-4AD4Y	0.847758282436036
GTEX-S4Q7-0826-SM-4AD5E	0.84255558926628
GTEX-S7SF-1926-SM-4AT5B	0.850072184189303
GTEX-SE5C-1526-SM-4BRWU	0.848816842091769
GTEX-SNOS-1226-SM-4DM5H	0.834244191312153
GTEX-T5JW-1126-SM-4DM5V	0.823217563708261
GTEX-T6MO-0826-SM-4DM51	0.826809296237842
GTEX-TKQ1-0626-SM-4DXTS	0.818401397960784
GTEX-TKQ2-1326-SM-4DXT9	0.853578835713512
GTEX-TML8-1326-SM-4DXTO	0.833420399550416
GTEX-U3ZM-1126-SM-4DXUB	0.849316539580029
GTEX-UJHI-1126-SM-4IHLN	0.830388219276452
GTEX-UJMC-1326-SM-4IHLS	0.853256812653384
GTEX-UPIC-1726-SM-4IHKG	0.851968442959712
GTEX-V955-1626-SM-4JBHJ	0.837882702491718
GTEX-VJYA-2026-SM-4KL1K	0.858688419083824
GTEX-W5WG-2426-SM-4LMI6	0.842182238620589
GTEX-WEY5-1426-SM-4LMJ3	0.808599748108668
GTEX-WFG7-1526-SM-4LVMG	0.848855459624406
GTEX-WFON-1426-SM-4LVMT	0.833947821422632
GTEX-WH7G-1326-SM-4LVMS	0.847913038423279
GTEX-WHWD-1226-SM-4OOS1	0.849837018588773
GTEX-WOFM-2026-SM-4OOSQ	0.83301619593494
GTEX-WQUQ-2526-SM-4MVNO	0.841939547348515
GTEX-X15G-1326-SM-4PQZJ	0.843786051485136
GTEX-X3Y1-1726-SM-4PQZL	0.842633252653454
GTEX-XAJ8-0426-SM-47JYJ	0.798505228368892
GTEX-XBED-1526-SM-4AT5W	0.838909627387175
GTEX-XBEW-1926-SM-4SOJO	0.858527899891074
GTEX-XGQ4-1226-SM-4AT67	0.815657768634579
GTEX-XMK1-1726-SM-4B64Z	0.845175425014257
GTEX-XQ8I-2126-SM-4BOOM	0.848358017980934
GTEX-XUJ4-2026-SM-4BOOW	0.827813837988909
GTEX-XUW1-1926-SM-4BOP1	0.842799262805085
GTEX-XUZC-1326-SM-4BRV2	0.833655854611631
GTEX-XV7Q-2126-SM-4BRVX	0.838314594710546
GTEX-XXEK-1926-SM-4BRVD	0.830002844604848
GTEX-XYKS-2226-SM-4E3IU	0.842677170561055
GTEX-Y114-1526-SM-4TT79	0.822172754709803
GTEX-Y3I4-1426-SM-4TT9C	0.803245065370475
GTEX-Y3IK-1826-SM-4WWDS	0.823443814703156
GTEX-Y5LM-1526-SM-4VDTA	0.833269121161994
GTEX-Y8E4-2426-SM-4WWDN	0.842754432683871
GTEX-Y8LW-1226-SM-4WWDP	0.79729193033386
GTEX-YB5E-1626-SM-5IFIQ	0.839345753100953
GTEX-YEC3-2426-SM-5IFJR	0.850042479122532
GTEX-YEC4-1926-SM-5IFHJ	0.826143143248506
GTEX-YF7O-1726-SM-5IFJ9	0.840468126124138
GTEX-Z93S-2426-SM-5HL8N	0.801663070989761
GTEX-ZAB4-2226-SM-5HL97	0.835280931427314
GTEX-ZF2S-1926-SM-4WWAN	0.83873023169221
GTEX-ZGAY-2126-SM-4YCFB	0.846871717481555
GTEX-ZLV1-1226-SM-4WWBX	0.849724933991617
GTEX-ZP4G-1726-SM-4WWCM	0.849345069919026
GTEX-ZPU1-1926-SM-57WDT	0.852725558595235
GTEX-ZTSS-1126-SM-5985O	0.855437060974614
GTEX-ZV7C-1526-SM-5NQ72	0.840504225054671
GTEX-ZVP2-1526-SM-5NQ82	0.839714441854564
GTEX-ZXES-1626-SM-5NQ7L	0.823927034890258
GTEX-ZY6K-1226-SM-5GZYL	0.850096643794478
GTEX-ZYFC-2626-SM-5NQ6S	0.81707490818927
GTEX-ZYFG-1926-SM-5GID5	0.810565530503958
GTEX-ZYVF-2826-SM-5GIDK	0.795978164784601
GTEX-ZYWO-1626-SM-5E44H	0.830135649077591
GTEX-ZZ64-0726-SM-5GZX4	0.845152874617477
