## Additional file 6 for "Transcriptome diversity is a systematic source of bias in RNA-sequencing data": arora_gtex_v6_TPM_esophagus_gas.txt

sample_id	transcriptome_diversity
GTEX-111YS-0826-SM-5GZYK	0.813743268778568
GTEX-1122O-1826-SM-5EGIP	0.816806869232573
GTEX-1192X-1826-SM-5GIE2	0.802029113186209
GTEX-11DXX-1226-SM-5GICD	0.825000056943529
GTEX-11DXY-1326-SM-5987Z	0.834159170178113
GTEX-11DYG-1926-SM-5H12I	0.809295863258606
GTEX-11EM3-0926-SM-5A5KK	0.826289122380788
GTEX-11EQ9-0926-SM-5HL6I	0.814530244320422
GTEX-11NUK-1726-SM-5A5L2	0.81108021002574
GTEX-11O72-2026-SM-5N9G8	0.835842103966526
GTEX-11OF3-2326-SM-5GU73	0.82498242775449
GTEX-11P7K-1426-SM-5EGKY	0.816095383843484
GTEX-11P81-1026-SM-5GU54	0.827779512477137
GTEX-11P82-0426-SM-5HL5D	0.804361362497388
GTEX-11UD2-1526-SM-5EQLQ	0.806851051078489
GTEX-11VI4-0826-SM-5GU5N	0.824090639129149
GTEX-11WQK-2226-SM-5CVL7	0.830176679248449
GTEX-11XUK-0926-SM-5EQL3	0.821734494315634
GTEX-11ZTS-2726-SM-5EQLU	0.82570883236793
GTEX-12696-1526-SM-5EGL6	0.813343900333049
GTEX-12BJ1-1526-SM-5LUAQ	0.80731712562857
GTEX-12C56-0426-SM-5FQU1	0.802636350040049
GTEX-12WSD-2026-SM-5HL7D	0.818344332783811
GTEX-12WSK-1326-SM-5CVNM	0.814082754132697
GTEX-12WSN-1826-SM-5LZUT	0.818915504429958
GTEX-131XE-1526-SM-5KM1A	0.830332653556462
GTEX-131XF-1126-SM-5HL8J	0.806857115248255
GTEX-132AR-2526-SM-5PNVM	0.822367524248381
GTEX-132NY-2026-SM-5L3FM	0.810914112288755
GTEX-132QS-1626-SM-5K7YZ	0.808938952538814
GTEX-1339X-1126-SM-5J2OI	0.823703747456531
GTEX-1399R-0926-SM-5J2N8	0.80271016849766
GTEX-1399S-1526-SM-5P9JC	0.806145069173021
GTEX-139T6-0826-SM-5J1O2	0.81858064503097
GTEX-139YR-1826-SM-5LZXA	0.818948213035748
GTEX-13D11-2026-SM-5IJBK	0.823732715874269
GTEX-13FH7-0626-SM-5KLZD	0.797730002484315
GTEX-13FLV-1326-SM-5L3EJ	0.795879004955578
GTEX-13FTW-1926-SM-5K7Y4	0.805738288324505
GTEX-13N1W-1926-SM-5IJCH	0.815408642694716
GTEX-13NYB-1326-SM-5K7Y1	0.811859483085183
GTEX-13O21-0726-SM-5L3EG	0.807575446835666
GTEX-13O61-1226-SM-5KM21	0.806496848603228
GTEX-13OVH-1826-SM-5K7YW	0.819747856540536
GTEX-13OVJ-1426-SM-5K7Z2	0.800792440001347
GTEX-13OVL-2726-SM-5J2MP	0.790384612243147
GTEX-13OW6-1626-SM-5IJD5	0.826463884889693
GTEX-13OW7-1926-SM-5LUB4	0.838770485331196
GTEX-13OW8-2426-SM-5L3ID	0.816089813069962
GTEX-13PL7-0526-SM-5J2MQ	0.78888339602964
GTEX-13PVQ-1926-SM-5L3GN	0.811413950850025
GTEX-13QBU-0826-SM-5IJBU	0.819148523543672
GTEX-13QJ3-1926-SM-5QGQM	0.818260902882167
GTEX-13RTK-0426-SM-5RQHT	0.809542183368445
GTEX-13U4I-1326-SM-5KM25	0.802932817855277
GTEX-13VXU-1126-SM-5LU3U	0.839926135285215
GTEX-13W3W-1826-SM-5IJDE	0.827572999705867
GTEX-13X6H-1526-SM-5Q5E2	0.780273971095369
GTEX-144GM-1626-SM-5O9AG	0.775269404013125
GTEX-145MF-1526-SM-5LU95	0.819937464784755
GTEX-146FH-1926-SM-5Q5B2	0.815659582150023
GTEX-148VI-1226-SM-5RQJR	0.825611371094752
GTEX-1497J-2126-SM-5NQB8	0.845602084002746
GTEX-14BMU-1026-SM-5RQJ5	0.824213228409161
GTEX-14DAQ-1626-SM-5S2R1	0.818067436302276
GTEX-14DAR-0726-SM-5RQIA	0.804540797544501
GTEX-14E7W-1926-SM-5S2R9	0.826566175887781
GTEX-V955-1226-SM-4JBI9	0.813655445672251
GTEX-VUSG-1026-SM-4KKZN	0.840563305973123
GTEX-W5WG-2726-SM-4LMIC	0.807847525515395
GTEX-WFG7-1226-SM-4LMK2	0.813295494911645
GTEX-WFG8-1126-SM-4LVN1	0.819584411701034
GTEX-WFON-1026-SM-4LVMD	0.828237695444433
GTEX-WQUQ-1826-SM-4OOSD	0.816454821373053
GTEX-WYVS-1026-SM-4SOJW	0.82632731549585
GTEX-WZTO-1726-SM-4PQYV	0.836302268022325
GTEX-X15G-1026-SM-4PQZF	0.806645791228238
GTEX-X3Y1-1126-SM-4PQZ9	0.817090843100081
GTEX-X4LF-0826-SM-4QASC	0.804130362149272
GTEX-X5EB-1026-SM-46MVU	0.804972639950638
GTEX-X8HC-1326-SM-46MWB	0.832915493622286
GTEX-XBED-1126-SM-48TCF	0.828867361458799
GTEX-XBEW-1526-SM-4AT4K	0.820579058237514
GTEX-XGQ4-1626-SM-4AT6J	0.826255265979074
GTEX-XQ3S-1026-SM-4BOPJ	0.794691080887696
GTEX-XQ8I-1826-SM-4BOOJ	0.823840910903337
GTEX-XUZC-0526-SM-4BOPF	0.795976334294863
GTEX-XXEK-0526-SM-4BRWD	0.824044548499172
GTEX-XYKS-1026-SM-4BRVH	0.809365517432614
GTEX-Y111-1826-SM-4SOIR	0.826227108808452
GTEX-Y114-1126-SM-4TT7V	0.80401536644826
GTEX-Y3I4-0926-SM-4TT2B	0.82456481525608
GTEX-Y3IK-1326-SM-4YCD8	0.799911991708405
GTEX-Y8E4-1926-SM-4VBPW	0.79950447461752
GTEX-YB5E-1026-SM-5IFI2	0.812678724438624
GTEX-YB5K-0626-SM-5LUB5	0.816238780152709
GTEX-YEC3-2326-SM-5IFJF	0.820279235520349
GTEX-YEC4-1226-SM-5CVLX	0.806753658112993
GTEX-YJ8A-1426-SM-5PNV7	0.800856593361757
GTEX-YJ8O-0326-SM-5RQJW	0.809837953996059
GTEX-Z9EW-0326-SM-5CVM8	0.814772469154731
GTEX-ZAK1-1826-SM-5HL93	0.821977588472939
GTEX-ZF2S-1326-SM-4WWAZ	0.789232754842139
GTEX-ZGAY-1526-SM-4WWEO	0.807592660915124
GTEX-ZP4G-1126-SM-4WWCI	0.797218886678159
GTEX-ZPIC-1926-SM-57WFQ	0.818393807785841
GTEX-ZT9W-1426-SM-4YCD2	0.817213997915498
GTEX-ZTSS-0826-SM-5985L	0.818866134993233
GTEX-ZV7C-1326-SM-5BC7G	0.832983795563277
GTEX-ZVP2-1426-SM-5NQ7P	0.811073716739871
GTEX-ZVZP-1626-SM-5GIDJ	0.825894329835313
GTEX-ZY6K-0826-SM-5A5L7	0.814027630220585
GTEX-ZYFC-2226-SM-5NQ96	0.843823969370191
GTEX-ZYFG-1226-SM-5GIC7	0.83814883142913
GTEX-ZYVF-2526-SM-5E45C	0.836725564167264
GTEX-ZYW4-1626-SM-5GIE6	0.811490597236322
GTEX-ZYWO-1126-SM-5U3SH	0.819484726091693
