## Additional file 6 for "Transcriptome diversity is a systematic source of bias in RNA-sequencing data": arora_gtex_v6_TPM_esophagus_muc.txt

sample_id	transcriptome_diversity
GTEX-111CU-0726-SM-5GZYD	0.740550047424065
GTEX-111YS-0926-SM-5EGGI	0.716010407788876
GTEX-1122O-1726-SM-5GICM	0.67066789049595
GTEX-11DXX-1126-SM-5GZZK	0.718210496863031
GTEX-11DXY-1426-SM-5N9CN	0.676129224258105
GTEX-11DYG-1326-SM-5N9DO	0.820476798903812
GTEX-11DZ1-2026-SM-5A5KG	0.799690099565694
GTEX-11EQ9-0726-SM-5A5K2	0.686800221301002
GTEX-11GSP-1826-SM-5N9DQ	0.735500885340139
GTEX-11LCK-1726-SM-5S2OQ	0.700409824942337
GTEX-11NSD-1126-SM-5N9BQ	0.701114511144586
GTEX-11NUK-1326-SM-5P9GN	0.733785557721684
GTEX-11P7K-1326-SM-5BC5G	0.648460928595084
GTEX-11P81-0826-SM-5P9GR	0.685672648222907
GTEX-11P82-0526-SM-5986P	0.690952639651538
GTEX-11TT1-0526-SM-5P9JO	0.727841620761398
GTEX-11TUW-1326-SM-5EQKV	0.745232266510723
GTEX-11VI4-0526-SM-5EQ48	0.764776213341599
GTEX-11ZTS-2626-SM-5EGIC	0.698420222338691
GTEX-11ZU8-1526-SM-5EGHX	0.741291224971992
GTEX-1211K-0926-SM-5FQTL	0.729367063494541
GTEX-1212Z-2126-SM-5FQTM	0.779887550675801
GTEX-12696-1326-SM-5FQTJ	0.714215449260953
GTEX-12C56-1226-SM-5FQSU	0.69270270041337
GTEX-12KS4-0926-SM-5BC5S	0.758855907046082
GTEX-12WSA-1426-SM-5EGJU	0.797482657784798
GTEX-12WSD-1826-SM-5GCOA	0.691819818376379
GTEX-12WSK-1126-SM-5LZV8	0.709495953703213
GTEX-12WSL-1526-SM-5GCP8	0.734923635343771
GTEX-12ZZX-1326-SM-5DUWI	0.70210243518387
GTEX-131XE-1426-SM-5HL7V	0.696561723901945
GTEX-131XF-0826-SM-5GICG	0.734336928071109
GTEX-131XG-1026-SM-5GCMX	0.702334554489057
GTEX-131YS-1426-SM-5IJF7	0.708589656229317
GTEX-132AR-2226-SM-5J2NT	0.667662738823599
GTEX-132Q8-1826-SM-5EGIY	0.802085002966482
GTEX-132QS-1426-SM-5P9GE	0.703474236118419
GTEX-133LE-0626-SM-5IFFJ	0.770154165662733
GTEX-1399R-0826-SM-5IJEL	0.654487952784188
GTEX-1399S-1326-SM-5P9GH	0.676928555755518
GTEX-1399U-1026-SM-5J1OC	0.77035167934918
GTEX-139T6-0626-SM-5IFF9	0.720098862437845
GTEX-139TU-1226-SM-5J2NL	0.782628601504119
GTEX-139UW-1126-SM-5IJEJ	0.781659846919109
GTEX-139YR-1726-SM-5IFFK	0.680862405901765
GTEX-13CF3-1626-SM-5IFG9	0.746868170394099
GTEX-13D11-1926-SM-5IFGB	0.708877786684739
GTEX-13FH7-0526-SM-5IJF8	0.725644543625226
GTEX-13FHO-1726-SM-5IFGM	0.754676310817288
GTEX-13FLV-1126-SM-5J2NO	0.752283059619159
GTEX-13FTW-1626-SM-5KM4N	0.708602795585705
GTEX-13FTX-0526-SM-5IFGS	0.687233729318045
GTEX-13G51-0926-SM-5IFFU	0.737912444085235
GTEX-13O1R-1326-SM-5IJF5	0.76151700765315
GTEX-13O21-0626-SM-5IJDI	0.759552188977797
GTEX-13OVG-0626-SM-5IFEP	0.674442270488443
GTEX-13OVJ-1226-SM-5L3HA	0.786307293035829
GTEX-13OW8-2326-SM-5L3I9	0.738184217874566
GTEX-13PVQ-1726-SM-5IFF3	0.799381831606587
GTEX-13PVR-1826-SM-5Q5CC	0.690729105314386
GTEX-13QBU-1026-SM-5LU3R	0.714893523420447
GTEX-13QJ3-1726-SM-5RQK9	0.70839256918991
GTEX-13S86-0826-SM-5SI6J	0.718765289107922
GTEX-13U4I-1126-SM-5LU3S	0.75803331464492
GTEX-13W3W-1626-SM-5LU35	0.739165653833561
GTEX-13X6H-1326-SM-5LU42	0.734954354796636
GTEX-13X6K-2126-SM-5O9D4	0.773970345132922
GTEX-144FL-2726-SM-5O98Z	0.780098036193696
GTEX-144GN-0626-SM-5O9B2	0.758258218288016
GTEX-144GO-2726-SM-5O9A2	0.827058796653822
GTEX-145LS-1826-SM-5LUAZ	0.805435390608848
GTEX-145ME-0526-SM-5QGQV	0.762262871719474
GTEX-145MN-1026-SM-5NQ9G	0.720747369528609
GTEX-145MO-1426-SM-5Q5BS	0.750740054806559
GTEX-146FH-1726-SM-5QGQ2	0.727546026348128
GTEX-146FR-0426-SM-5SI97	0.710047606823799
GTEX-147F3-0826-SM-5NQA7	0.712506535854958
GTEX-1497J-2726-SM-5SI9W	0.741937934723708
GTEX-14AS3-0626-SM-5QGQD	0.662857522896899
GTEX-14BIN-2726-SM-5RQIE	0.705550300418021
GTEX-14BMU-0926-SM-5S2QB	0.73100272875835
GTEX-14C38-2126-SM-5RQJO	0.711613495468434
GTEX-14DAQ-1426-SM-5RQJD	0.722729540535123
GTEX-14E6E-0726-SM-5S2R3	0.71176287119703
GTEX-14H4A-1626-SM-5SI69	0.680417127300656
GTEX-N7MT-0326-SM-48TDP	0.751842028098119
GTEX-NFK9-1126-SM-3LK78	0.709824577487981
GTEX-NPJ8-1926-SM-3MJGB	0.763072799199466
GTEX-O5YV-1026-SM-3LK72	0.714524264565344
GTEX-OIZG-1026-SM-3LK5X	0.689436740507746
GTEX-OIZH-0626-SM-3NB1L	0.698203760421015
GTEX-OIZI-1426-SM-3NB1T	0.727290714680142
GTEX-OOBK-0625-SM-3LK5P	0.726880461227726
GTEX-OXRK-1326-SM-3NB1A	0.714149745923138
GTEX-OXRL-0626-SM-3NM9C	0.754138586361157
GTEX-OXRN-1726-SM-3NM9B	0.692790267361712
GTEX-P4PP-0626-SM-3NM9X	0.759728852109547
GTEX-P4PQ-0626-SM-3NMCU	0.723130800935323
GTEX-P4QS-0626-SM-3NMD1	0.800056427766786
GTEX-P4QT-0626-SM-3NMCP	0.740763837283261
GTEX-P78B-1026-SM-3NMC4	0.795826846625198
GTEX-PLZ4-1626-SM-3P618	0.720857181924245
GTEX-PLZ5-0926-SM-3TW8L	0.722206844488683
GTEX-PLZ6-0526-SM-3P61C	0.681327331342257
GTEX-PSDG-1326-SM-48TD2	0.781474327028464
GTEX-PVOW-1626-SM-48TC9	0.739483665525548
GTEX-PWCY-0726-SM-48TCS	0.700097061562637
GTEX-PWN1-0626-SM-48TDT	0.705113880672021
GTEX-Q2AH-0826-SM-48TZN	0.724415641681229
GTEX-Q2AI-0626-SM-48TZU	0.691181633911256
GTEX-QCQG-0626-SM-48U21	0.727442798526558
GTEX-QDVJ-0726-SM-48U1W	0.682740986256178
GTEX-QDVN-1026-SM-48TZA	0.742293438760879
GTEX-QEG5-1426-SM-447AS	0.742072066600961
GTEX-QESD-0826-SM-47J4G	0.706031605716876
GTEX-QLQ7-0926-SM-447BC	0.745314155031054
GTEX-QLQW-0526-SM-4R1KS	0.748186908574978
GTEX-QV44-1126-SM-4R1KO	0.711235210923497
GTEX-QVUS-0626-SM-447CC	0.759658202190084
GTEX-R3RS-1326-SM-48FE7	0.754533866424559
GTEX-R45C-1226-SM-48FEE	0.823211974570826
GTEX-R53T-1126-SM-48FD4	0.726676620423278
GTEX-R55C-0826-SM-48FCL	0.705921763010447
GTEX-R55D-1126-SM-48FEB	0.777606857472854
GTEX-R55E-1326-SM-48FCR	0.74264439397089
GTEX-R55G-1026-SM-48FDI	0.709060563955867
GTEX-RM2N-0726-SM-48FD5	0.732072220000263
GTEX-RN64-1026-SM-48FDX	0.687746999245554
GTEX-RNOR-1226-SM-48FDQ	0.773185121941715
GTEX-RTLS-1126-SM-46MUQ	0.752565569092024
GTEX-RU72-0726-SM-46MUW	0.785894729746055
GTEX-S32W-0926-SM-4AD5X	0.707275167998361
GTEX-S33H-0826-SM-4AD5Y	0.72996789297039
GTEX-S341-0526-SM-4AD5U	0.700878660517602
GTEX-S3XE-0926-SM-4AD4S	0.710339127983991
GTEX-S4P3-0426-SM-4AD56	0.712230878073119
GTEX-S4Q7-0626-SM-4AD5M	0.712800254500082
GTEX-S95S-0426-SM-4B64I	0.714779479783955
GTEX-SE5C-1226-SM-4BRWV	0.704840471639839
GTEX-SNMC-0526-SM-4DM69	0.702503555204301
GTEX-T2IS-0826-SM-4DM6L	0.755540117011582
GTEX-T5JC-1726-SM-4DM6U	0.746309626050784
GTEX-T5JW-1326-SM-4DM5G	0.740920873381895
GTEX-T6MO-0526-SM-4DM6R	0.710210040077492
GTEX-T8EM-0526-SM-4DM64	0.683952878238683
GTEX-TKQ1-0326-SM-4DXSM	0.71264485102188
GTEX-TML8-1526-SM-4DXUX	0.697505346547342
GTEX-TSE9-1226-SM-4DXTM	0.785912769281891
GTEX-U3ZH-1026-SM-4DXUZ	0.725801269429436
GTEX-U3ZM-0526-SM-4DXTB	0.710656528738601
GTEX-U4B1-0826-SM-4DXTW	0.729783715445056
GTEX-U8XE-1726-SM-4E3IF	0.718212409011394
GTEX-UPIC-1026-SM-4IHLT	0.748108979196954
GTEX-UPK5-1226-SM-4IHL8	0.755551679651341
GTEX-V955-1126-SM-4JBH3	0.743223987721456
GTEX-VJYA-0726-SM-4KL1T	0.708747348366521
GTEX-VUSG-1226-SM-4KKZF	0.692522986869454
GTEX-W5WG-1626-SM-4LMKG	0.706155100935989
GTEX-WEY5-0926-SM-4LMI4	0.768863687293034
GTEX-WFJO-0826-SM-4LVM5	0.733713933790267
GTEX-WOFM-0626-SM-4OOS3	0.750401732543577
GTEX-WQUQ-1626-SM-4OOSH	0.720502356772719
GTEX-WRHK-0526-SM-4MVOF	0.715595818896425
GTEX-WVLH-1426-SM-4MVNX	0.722814357996677
GTEX-X15G-0826-SM-4PQZD	0.709751591992776
GTEX-X3Y1-1326-SM-4PQZB	0.694088868864949
GTEX-X4EO-1226-SM-4QARR	0.74417678748403
GTEX-X4XY-1726-SM-46MVO	0.696800925491481
GTEX-X585-1226-SM-46MW7	0.773622804031627
GTEX-XBED-1026-SM-48TCB	0.71523523281466
GTEX-XBEW-1326-SM-4AT63	0.703238856309791
GTEX-XGQ4-1526-SM-4AT6H	0.709067478173084
GTEX-XLM4-2326-SM-4TT2D	0.8005713704356
GTEX-XMK1-1326-SM-4B65Q	0.720069650788582
GTEX-XOTO-2126-SM-4B64U	0.730342901351916
GTEX-XQ3S-1126-SM-4BOPK	0.706327586503567
GTEX-XQ8I-1526-SM-4BOOH	0.709209137181677
GTEX-XUZC-0426-SM-4BOPE	0.718660827877345
GTEX-XV7Q-1126-SM-4BRVS	0.758928883467222
GTEX-XXEK-0326-SM-4BRVV	0.692457675121478
GTEX-XYKS-1526-SM-4BRUP	0.719875509793304
GTEX-Y111-1626-SM-57WCY	0.81833656993442
GTEX-Y3I4-1226-SM-4TT8N	0.69547177205579
GTEX-Y3IK-1126-SM-51MSV	0.660586911271129
GTEX-Y5V5-1626-SM-4VDSG	0.707348769438831
GTEX-Y5V6-1026-SM-4VBS2	0.751060910578872
GTEX-Y8E4-1726-SM-5LU9G	0.718645211004027
GTEX-Y8LW-0726-SM-5IFI1	0.736233378727191
GTEX-Y9LG-0626-SM-4WWDH	0.69945712440679
GTEX-YB5E-0926-SM-4WWDQ	0.661675823232804
GTEX-YEC3-2526-SM-4YCDN	0.697269400859578
GTEX-YF7O-0926-SM-5IFIF	0.734744354179434
GTEX-YFC4-1226-SM-5LU9R	0.721539683957148
GTEX-Z9EW-0526-SM-5HL8S	0.703715935872932
GTEX-ZA64-0626-SM-5HL9O	0.720740964408239
GTEX-ZAB4-1126-SM-5HL86	0.766236235807544
GTEX-ZAB5-0926-SM-5CVMV	0.761631573231615
GTEX-ZC5H-1326-SM-5HL7E	0.692084248320648
GTEX-ZDYS-0826-SM-4WWCR	0.72738964198836
GTEX-ZE9C-1126-SM-4WWBD	0.701666353374215
GTEX-ZF29-1326-SM-4WWB6	0.7014367489899
GTEX-ZF3C-1626-SM-4WWB4	0.794033897219075
GTEX-ZG7Y-1126-SM-4WWEZ	0.678813851321881
GTEX-ZGAY-1126-SM-4WWBS	0.69321665791902
GTEX-ZLV1-0526-SM-4WWD4	0.685758149251268
GTEX-ZPCL-1426-SM-57WEC	0.71587132948091
GTEX-ZPU1-1426-SM-4WWFU	0.740786796071096
GTEX-ZQUD-0426-SM-57WFR	0.714534640150089
GTEX-ZT9W-1326-SM-51MTB	0.676789380910646
GTEX-ZT9X-0526-SM-5GCOP	0.769948123040854
GTEX-ZTPG-1626-SM-5DUX2	0.696927104662381
GTEX-ZTSS-0626-SM-59867	0.656241001196533
GTEX-ZTX8-0226-SM-5E44D	0.723471883961735
GTEX-ZVE2-1326-SM-5NQ94	0.78186275783817
GTEX-ZVP2-1326-SM-57WCE	0.676825400973563
GTEX-ZVT2-1326-SM-5E45H	0.677846203779535
GTEX-ZY6K-0626-SM-59HJL	0.723824716769838
GTEX-ZYT6-1126-SM-5GZYR	0.765593339920758
GTEX-ZYVF-2226-SM-5GIDD	0.741168400634156
GTEX-ZYW4-1326-SM-5E45N	0.793632967573812
GTEX-ZZ64-0226-SM-5E44X	0.743194938784071
GTEX-ZZPT-1426-SM-5N9C5	0.816669318678175
