## Additional file 6 for "Transcriptome diversity is a systematic source of bias in RNA-sequencing data": arora_gtex_v6_TPM_esophagus_mus.txt

sample_id	transcriptome_diversity
GTEX-111CU-0626-SM-5EGHL	0.812555899920248
GTEX-111YS-1026-SM-5GZYE	0.810471429595403
GTEX-113JC-0926-SM-5H114	0.824857588230546
GTEX-117YW-2026-SM-5N9BH	0.805065901442563
GTEX-11DXX-1026-SM-5H11E	0.807620184832698
GTEX-11DXY-1526-SM-5H129	0.806573338324391
GTEX-11DYG-1426-SM-5A5JR	0.7892891975337
GTEX-11EQ9-0826-SM-5986Y	0.800519462759422
GTEX-11GSP-1726-SM-5A5LI	0.827482415826391
GTEX-11I78-1426-SM-5PNVY	0.822439782935458
GTEX-11LCK-1626-SM-5PNYB	0.799491164875094
GTEX-11NSD-1226-SM-5986Q	0.805142566436372
GTEX-11ONC-1426-SM-5N9F4	0.808600272071547
GTEX-11P7K-1226-SM-5HL4X	0.797690232882826
GTEX-11P81-0926-SM-59874	0.802221233361941
GTEX-11P82-0626-SM-5PNYK	0.800612318250972
GTEX-11VI4-0626-SM-5EQLO	0.792138842045942
GTEX-11ZTT-0926-SM-5EQMS	0.810382391742662
GTEX-11ZUS-0926-SM-5FQSY	0.82734528404736
GTEX-1211K-1026-SM-5EQ4B	0.806657572071058
GTEX-1212Z-2026-SM-5N9EA	0.757424980870855
GTEX-12696-1426-SM-5EGJ6	0.806709931220219
GTEX-12BJ1-1426-SM-5BC5Q	0.796905961865054
GTEX-12C56-1126-SM-5FQTO	0.803272472132949
GTEX-12WSJ-0726-SM-5GCN6	0.79573898484367
GTEX-12WSL-1326-SM-5LZVW	0.82511539085743
GTEX-12ZZY-1526-SM-5LZWF	0.818752586502586
GTEX-13111-0926-SM-5DUVQ	0.78921813770288
GTEX-13113-1026-SM-5LZWM	0.799631709819311
GTEX-131XE-1226-SM-5EGKF	0.815977858651905
GTEX-131XF-0926-SM-5BC69	0.8022010795283
GTEX-132AR-2326-SM-5IJDY	0.808684598146451
GTEX-133LE-0726-SM-5P9IZ	0.803484129843384
GTEX-1399R-0726-SM-5KM2A	0.805337480229292
GTEX-139D8-1426-SM-5IJEX	0.819016894076735
GTEX-139T6-0726-SM-5PNVK	0.800295884654322
GTEX-139TU-1326-SM-5LZXW	0.809614013293744
GTEX-139YR-1626-SM-5IJGK	0.791480083490875
GTEX-13FLV-1226-SM-5IJBZ	0.806145871317178
GTEX-13FTW-1526-SM-5LZXC	0.813269430278457
GTEX-13G51-1026-SM-5K7YQ	0.792194222376915
GTEX-13NYB-0826-SM-5MR4V	0.772114514633194
GTEX-13O1R-1526-SM-5J1O7	0.814929239244685
GTEX-13O21-0826-SM-5J2NU	0.780253032891043
GTEX-13O3P-1326-SM-5K7Y8	0.819244719313718
GTEX-13OVG-0926-SM-5J2OJ	0.796624928594097
GTEX-13OVJ-1326-SM-5K7Z9	0.80183774387353
GTEX-13OW6-1426-SM-5L3EU	0.816130425368466
GTEX-13OW8-2226-SM-5K7Z4	0.824995662323722
GTEX-13PL7-0326-SM-5IJEK	0.804047558729015
GTEX-13PVQ-1826-SM-5L3GU	0.800973500951699
GTEX-13QBU-0926-SM-5K7WQ	0.803976158306516
GTEX-13QJ3-1826-SM-5S2PT	0.801100731429539
GTEX-13S86-0726-SM-5Q5DH	0.828791428047792
GTEX-13U4I-1226-SM-5LU5M	0.81445620230331
GTEX-13W3W-1726-SM-5LU4A	0.809568918873845
GTEX-13X6H-1426-SM-5SI91	0.777920093519574
GTEX-13YAN-2026-SM-5Q5EY	0.835412693199021
GTEX-145LT-1226-SM-5Q5BZ	0.7873902589398
GTEX-145LV-1426-SM-5Q5BV	0.823902365926892
GTEX-145ME-0626-SM-5O99Q	0.814729590942743
GTEX-145MH-1226-SM-5RQJT	0.793077574566815
GTEX-145MO-1526-SM-5QGQC	0.79362990063773
GTEX-146FH-1626-SM-5NQ9H	0.81157223209899
GTEX-146FR-0526-SM-5Q5EX	0.813874425896478
GTEX-14753-1926-SM-5NQAA	0.812740028825934
GTEX-148VJ-1126-SM-5NQBZ	0.793680554919092
GTEX-14AS3-0726-SM-5S2NY	0.821255744671016
GTEX-14B4R-0426-SM-5Q5EI	0.797109685839077
GTEX-14BMV-1426-SM-5S2WA	0.764920092456818
GTEX-14C5O-1726-SM-5RQI9	0.799409274356895
GTEX-NFK9-1226-SM-3LK79	0.813163421238209
GTEX-NPJ8-2026-SM-3TW91	0.833417503743025
GTEX-O5YT-0726-SM-3MJHA	0.816921980213119
GTEX-OHPM-0726-SM-3LK7A	0.802568966909444
GTEX-OIZG-0926-SM-3LK5Y	0.830650297314972
GTEX-OIZI-1326-SM-3NB1B	0.788972203044057
GTEX-OOBK-0726-SM-3LK5Q	0.811251845007324
GTEX-OXRL-0726-SM-3NM9A	0.784500728560407
GTEX-P4PP-0726-SM-3NM9S	0.793269677924926
GTEX-P4PQ-0726-SM-3NMCR	0.805671950843975
GTEX-P4QS-0726-SM-3NMCZ	0.819055312324634
GTEX-P78B-1126-SM-3P615	0.785806858529017
GTEX-PLZ5-0826-SM-3P5ZW	0.840962532955084
GTEX-PLZ6-0626-SM-3P61B	0.790454717986491
GTEX-POMQ-0626-SM-3P61E	0.807738531401576
GTEX-PSDG-1426-SM-48TD1	0.830233467374573
GTEX-PWCY-0826-SM-48TCR	0.806796983808724
GTEX-PWN1-0726-SM-48TDR	0.799806054465533
GTEX-PWOO-1026-SM-48TCN	0.824269398203986
GTEX-PX3G-0726-SM-48TZT	0.797029350622887
GTEX-Q734-0826-SM-48U1G	0.826160635632408
GTEX-QCQG-0726-SM-48U1Z	0.795471563940565
GTEX-QDT8-1326-SM-48TYY	0.806928321959222
GTEX-QDVJ-0826-SM-48U1S	0.804586245157293
GTEX-QDVN-1126-SM-48TZ7	0.819765530359148
GTEX-QEG5-1326-SM-4R1JS	0.830138846505518
GTEX-QEL4-1526-SM-447AB	0.823215621174077
GTEX-QESD-0726-SM-4R1KQ	0.798639113433803
GTEX-QLQ7-1026-SM-447BB	0.815133647515908
GTEX-QLQW-0626-SM-447A6	0.794884470291705
GTEX-QMRM-0926-SM-447BR	0.795388551627103
GTEX-QV44-1026-SM-447CG	0.79816813366373
GTEX-R53T-1026-SM-48FCO	0.822659259921498
GTEX-R55C-0726-SM-48FCN	0.805946938379679
GTEX-R55D-1226-SM-48FE9	0.828061483034316
GTEX-R55G-0926-SM-48FDN	0.812706324966846
GTEX-REY6-1426-SM-48FDK	0.808239693041883
GTEX-RM2N-0626-SM-48FD6	0.793727364695231
GTEX-RNOR-1326-SM-48FDE	0.80890754234485
GTEX-RTLS-1226-SM-46MUP	0.81554101865739
GTEX-RU1J-0426-SM-46MUK	0.819680004385543
GTEX-RU72-0826-SM-46MUS	0.810730315005453
GTEX-RUSQ-0926-SM-47JWU	0.809469381784224
GTEX-RWS6-0726-SM-47JXI	0.803745767373876
GTEX-RWSA-1326-SM-47JX9	0.792756259048552
GTEX-S32W-1026-SM-4AD5W	0.810394696967796
GTEX-S341-0426-SM-4AD5L	0.807056123027559
GTEX-S3XE-0826-SM-4AD4U	0.828640168268487
GTEX-S4P3-0526-SM-4AD58	0.804572824577305
GTEX-S4Q7-0526-SM-4AD5N	0.817777405217378
GTEX-S7SF-1026-SM-4AD4I	0.825673628176565
GTEX-S95S-0326-SM-4B66U	0.814619705069809
GTEX-SE5C-1326-SM-4BRUH	0.845099836352044
GTEX-SIU7-1326-SM-4BRWW	0.826830158877345
GTEX-SNMC-0426-SM-4DM5Y	0.796892440413745
GTEX-SNOS-0726-SM-4DM5Z	0.825649994156609
GTEX-T2IS-0926-SM-4DM5B	0.80499756512118
GTEX-T5JC-1826-SM-4DM6E	0.794797653985852
GTEX-T5JW-1426-SM-4DM5Q	0.808327676005207
GTEX-T6MN-1526-SM-4DM5P	0.804753681780312
GTEX-T6MO-0626-SM-4DM6P	0.803469110509024
GTEX-TKQ1-0426-SM-4DXT4	0.816997902748937
GTEX-TKQ2-1226-SM-4DXSV	0.80566653241727
GTEX-TML8-1426-SM-4DXUT	0.808033527387589
GTEX-TMMY-1226-SM-4DXT6	0.822822992924031
GTEX-U3ZH-1126-SM-4DXUG	0.800864319401538
GTEX-U3ZN-1826-SM-4DXUY	0.772376000336652
GTEX-U4B1-0926-SM-4DXUV	0.828493164726885
GTEX-U8XE-1826-SM-4E3HV	0.815636085157801
GTEX-UJHI-0926-SM-4IHKF	0.817836646768567
GTEX-UPIC-0626-SM-4IHK2	0.826471736709133
GTEX-V1D1-1126-SM-4JBHT	0.816664350007224
GTEX-V955-1026-SM-4JBHO	0.807825688416566
GTEX-VJYA-0626-SM-4KL1S	0.80869242590414
GTEX-VUSG-1126-SM-4KKZQ	0.833157520740664
GTEX-W5WG-1526-SM-4LMIG	0.808195571224742
GTEX-WEY5-1026-SM-4LMK9	0.782510103288845
GTEX-WFG7-1026-SM-4LMK8	0.807797948866672
GTEX-WFG8-1026-SM-4LVMZ	0.813384150372077
GTEX-WFJO-0726-SM-4LVM8	0.798184690067732
GTEX-WFON-0926-SM-4LVMK	0.804168767781522
GTEX-WH7G-1026-SM-4LVML	0.8074852870698
GTEX-WHWD-1026-SM-4OORZ	0.823226822283182
GTEX-WOFM-0526-SM-4OOS2	0.801726143539472
GTEX-WRHK-0426-SM-4MVOG	0.77859094892086
GTEX-WZTO-1526-SM-4PQYQ	0.81985643381145
GTEX-X15G-0926-SM-4PQZE	0.803079506755956
GTEX-X3Y1-1226-SM-4PQZ8	0.783556854063954
GTEX-XBED-0926-SM-48TCE	0.81892339247932
GTEX-XBEW-1426-SM-4AT4J	0.795392459540618
GTEX-XPVG-1326-SM-4B65P	0.82105827775493
GTEX-XQ3S-1226-SM-4BOPP	0.783529591075316
GTEX-XQ8I-1626-SM-4BOOI	0.809034062956743
GTEX-XUJ4-0926-SM-4BOPA	0.797945565443669
GTEX-XUW1-1526-SM-4BOOY	0.823223840345676
GTEX-XV7Q-1026-SM-4BRVR	0.820026891628838
GTEX-XXEK-0426-SM-4BRVW	0.815887307633758
GTEX-Y111-1726-SM-4SOIQ	0.817182139588231
GTEX-Y3I4-1026-SM-4TT2C	0.818849827500733
GTEX-Y3IK-1226-SM-4WWEK	0.807739379311497
GTEX-Y5V6-1126-SM-4VDTD	0.798089317878136
GTEX-YEC3-1926-SM-4WWF5	0.809063452273794
GTEX-YEC4-1126-SM-5CVLW	0.812476530358485
GTEX-YECK-1726-SM-5IFI3	0.819751428922465
GTEX-YF7O-0826-SM-4W21F	0.791248775384895
GTEX-YFCO-0526-SM-4W1ZJ	0.803227932451526
GTEX-YJ8A-1226-SM-5IFHH	0.803081582323908
GTEX-Z9EW-0626-SM-5HL95	0.815294307236534
GTEX-ZA64-0526-SM-5HL9I	0.784779353628851
GTEX-ZAB5-1026-SM-5HL91	0.770596302355531
GTEX-ZDYS-0926-SM-4WWCS	0.814384075750637
GTEX-ZG7Y-1326-SM-4WWBL	0.813584971455276
GTEX-ZLFU-1026-SM-5EQMZ	0.826227013687573
GTEX-ZLV1-0626-SM-4WWF6	0.805432639998888
GTEX-ZLWG-1226-SM-4WWFS	0.782178643297715
GTEX-ZP4G-0926-SM-4WWF4	0.792428025568143
GTEX-ZPCL-1226-SM-4WWFF	0.782405653194264
GTEX-ZPIC-1626-SM-57WEB	0.801093852696065
GTEX-ZPU1-1326-SM-57WE1	0.81129042651756
GTEX-ZQUD-0326-SM-4YCEN	0.788692214504622
GTEX-ZT9W-1226-SM-57WE4	0.815945174616697
GTEX-ZTSS-0726-SM-51MSN	0.810633453624455
GTEX-ZTTD-1426-SM-4YCEX	0.817710397471325
GTEX-ZVT2-1226-SM-5GU5H	0.80640026485765
GTEX-ZVZP-1426-SM-5NQ7R	0.778411362519111
GTEX-ZXES-1226-SM-5NQ8G	0.804004073425579
GTEX-ZY6K-0526-SM-5GZY9	0.823416189914484
GTEX-ZYFC-1726-SM-5GZYX	0.802121933741381
GTEX-ZYT6-1226-SM-5E44Q	0.787385205470263
GTEX-ZYVF-2326-SM-5E44Z	0.81197289572646
GTEX-ZYW4-1426-SM-5SIAX	0.797300019876159
GTEX-ZYWO-0926-SM-5E43J	0.812182585190435
GTEX-ZYY3-1626-SM-5EGJF	0.828125047614221
GTEX-ZZ64-0326-SM-5E45S	0.818104524253363
GTEX-ZZPU-1826-SM-5E43L	0.797921539638595
