## Additional file 6 for "Transcriptome diversity is a systematic source of bias in RNA-sequencing data": arora_gtex_v6_TPM_kidney.txt

sample_id	transcriptome_diversity
GTEX-11OF3-1326-SM-5N9FJ	0.804328076420118
GTEX-12696-0926-SM-5FQTV	0.856799961430705
GTEX-12WSG-0826-SM-5EQ5A	0.826389376175399
GTEX-13112-2126-SM-5GCO4	0.862773130179708
GTEX-1399S-0526-SM-5IJG8	0.846952603547478
GTEX-13NYB-1726-SM-5N9G2	0.776546646056026
GTEX-13O1R-2526-SM-5N9FW	0.829911495429474
GTEX-13OW6-1826-SM-5N9F9	0.827620234109783
GTEX-13RTJ-2226-SM-5S2Q1	0.832131252226536
GTEX-145MN-0326-SM-5QGQI	0.837929715067216
GTEX-147F4-2626-SM-5Q5CS	0.860743492491683
GTEX-1497J-0826-SM-5NQAJ	0.817525655115378
GTEX-N7MS-1626-SM-3LK5F	0.776414582090339
GTEX-NPJ8-2226-SM-3TW8D	0.791536100052205
GTEX-QLQW-1626-SM-4R1K1	0.837080972595016
GTEX-T5JC-1526-SM-4DM68	0.824726170898253
GTEX-XPVG-0526-SM-4B65N	0.850584528370689
GTEX-Y5V6-2026-SM-5IFHO	0.827831710741979
GTEX-ZC5H-1726-SM-5HL7X	0.821197471227697
GTEX-ZLFU-0926-SM-5P9F8	0.848972437806219
GTEX-ZYFD-1526-SM-5NQ7T	0.846920179621619
GTEX-ZYFG-1626-SM-5GZYY	0.853768901872815
GTEX-ZYT6-2226-SM-5GIC9	0.838270904409448
