## Additional file 6 for "Transcriptome diversity is a systematic source of bias in RNA-sequencing data": arora_gtex_v6_TPM_liver.txt

sample_id	transcriptome_diversity
GTEX-11DXY-0526-SM-5EGGQ	0.675488607054248
GTEX-11DXZ-0126-SM-5EGGY	0.648590936267305
GTEX-11EQ9-0526-SM-5A5JZ	0.65941280705228
GTEX-11NUK-1226-SM-5P9GM	0.705965234410215
GTEX-11NV4-1326-SM-5HL6V	0.721914277262536
GTEX-11OF3-0726-SM-5BC4Z	0.73071565296775
GTEX-11WQC-0726-SM-5EQMR	0.718255650018682
GTEX-11ZTS-1426-SM-5EQMM	0.7252904334336
GTEX-11ZUS-2526-SM-59872	0.716772525001686
GTEX-11ZVC-0726-SM-5FQT9	0.7186304735977
GTEX-1212Z-0226-SM-59HLF	0.667644708089433
GTEX-12696-0826-SM-5EGGE	0.659684958094174
GTEX-1269C-0626-SM-5FQSS	0.707650207279505
GTEX-12KS4-1326-SM-5LUB3	0.684808507320145
GTEX-12WSI-0226-SM-5GCNA	0.746890117898885
GTEX-12WSL-0226-SM-5CVMJ	0.633876208259905
GTEX-12WSM-0726-SM-5GCOW	0.724404042507346
GTEX-13112-1426-SM-5EGH8	0.714364401377396
GTEX-13113-1326-SM-5GCOI	0.710749085577254
GTEX-131XE-0326-SM-5LZVO	0.686272700849628
GTEX-131YS-1626-SM-5HL6C	0.713674148635709
GTEX-1399R-1226-SM-5P9GF	0.645175446127694
GTEX-1399T-0826-SM-5IFES	0.681918704935864
GTEX-139TS-1426-SM-5IFJD	0.680958965196563
GTEX-139TU-0826-SM-5IJFG	0.709815463802091
GTEX-139YR-0226-SM-5IFEM	0.635735722590185
GTEX-13FLV-0326-SM-5N9DJ	0.665196168714107
GTEX-13FTW-1126-SM-5J2NV	0.661177263778824
GTEX-13FTZ-0726-SM-5IFFY	0.729191134258449
GTEX-13N11-0926-SM-5IJG2	0.775063779558655
GTEX-13NYB-1026-SM-5IFH3	0.732735719288967
GTEX-13NZ9-1326-SM-5MR3V	0.709410970549995
GTEX-13NZB-0626-SM-5IFH6	0.688210600868182
GTEX-13O3O-1826-SM-5IFGW	0.717143485816123
GTEX-13OW6-2626-SM-5IFF2	0.685017863985999
GTEX-13PVR-0126-SM-5S2PY	0.625125454868059
GTEX-13QJC-0726-SM-5RQJK	0.733427867232345
GTEX-13SLX-1226-SM-5S2Q6	0.692257833548446
GTEX-13VXU-0926-SM-5IFFH	0.702969919792014
GTEX-144GM-1326-SM-5LU5E	0.605160469159843
GTEX-145LU-1326-SM-5LU9N	0.730453549628173
GTEX-14753-1626-SM-5NQ9L	0.620478567965128
GTEX-147F4-1426-SM-5LUA8	0.716228811153285
GTEX-147JS-1126-SM-5RQIW	0.679234890954146
GTEX-1497J-0726-SM-5Q5D1	0.736455980480258
GTEX-14A5I-1726-SM-5QGQ5	0.699835947352448
GTEX-14C38-1526-SM-5RQJ7	0.692211838814209
GTEX-14E1K-0326-SM-5S2PE	0.627795356883264
GTEX-OOBJ-0826-SM-3NB2K	0.642470209262672
GTEX-P78B-1326-SM-3P611	0.676004278896533
GTEX-Q2AG-1126-SM-48U1P	0.756478154124613
GTEX-QDVN-0826-SM-48TZ2	0.67336189169002
GTEX-QEG4-1826-SM-4R1JN	0.70601403450076
GTEX-RM2N-1926-SM-48FCU	0.640594191305316
GTEX-RN64-1826-SM-48FDV	0.714520140330529
GTEX-RNOR-1426-SM-48FDJ	0.722863463982734
GTEX-RTLS-1326-SM-46MUN	0.682055544471428
GTEX-RU72-1426-SM-46MUF	0.697026867038084
GTEX-RWSA-1426-SM-47JXA	0.709541352775952
GTEX-S32W-1926-SM-4AD63	0.68049140117776
GTEX-S33H-1626-SM-4AD68	0.710218704885725
GTEX-SJXC-1226-SM-4DM78	0.726380078533448
GTEX-T6MN-1226-SM-3NMA5	0.723685628909709
GTEX-UPIC-0926-SM-4IHLV	0.710276334100884
GTEX-UTHO-2426-SM-4JBHD	0.75428756180109
GTEX-VUSG-0126-SM-4KL1X	0.614474250290016
GTEX-WFON-1726-SM-4LVMQ	0.638995324763656
GTEX-WQUQ-1926-SM-4OOSA	0.613974306834907
GTEX-WYVS-1926-SM-4PQZ2	0.669599855251227
GTEX-WZTO-0626-SM-4PQYY	0.731291511682096
GTEX-X261-1726-SM-4PQYT	0.712994987761685
GTEX-X4EP-1026-SM-4QAS5	0.720098324135932
GTEX-X4XY-1626-SM-46MVN	0.716061393918673
GTEX-XBEC-1526-SM-4AT68	0.745136205560479
GTEX-XOTO-0826-SM-4B65O	0.676110423361464
GTEX-Y5LM-0426-SM-4VBRO	0.675905537362003
GTEX-Y5V5-0926-SM-4VBPZ	0.69550126038135
GTEX-YB5E-0326-SM-5IFHU	0.702201128754581
GTEX-YFC4-1526-SM-5IFJS	0.704344389998658
GTEX-Z9EW-0426-SM-5CVM9	0.617308531792928
GTEX-ZAB4-0826-SM-5LU9D	0.760784986304459
GTEX-ZAB5-0426-SM-5CVMI	0.63117125927637
GTEX-ZF29-2026-SM-4WWB7	0.643646254677583
GTEX-ZF2S-3026-SM-4WWCH	0.635299369396962
GTEX-ZPU1-0826-SM-57WG2	0.624017484684238
GTEX-ZTPG-1426-SM-51MT3	0.710924932287458
GTEX-ZVP2-0626-SM-51MSO	0.637437009692282
GTEX-ZVT3-1626-SM-5GU66	0.732671894388068
GTEX-ZVT4-0626-SM-5E45T	0.730067390836499
GTEX-ZYT6-0626-SM-5E45V	0.658083631185171
GTEX-ZYY3-0626-SM-5NQ6W	0.724731846764418
GTEX-ZZPU-0426-SM-5GZYH	0.627140095239737
