## Additional file 6 for "Transcriptome diversity is a systematic source of bias in RNA-sequencing data": arora_gtex_v6_TPM_lung.txt

sample_id	transcriptome_diversity
GTEX-111CU-0326-SM-5GZXO	0.822879318417912
GTEX-111FC-1126-SM-5GZWU	0.818633263957409
GTEX-111VG-0726-SM-5GIDC	0.833634271573427
GTEX-111YS-0626-SM-5GZXV	0.826919500096536
GTEX-1122O-0126-SM-5GICA	0.829548652838955
GTEX-117YW-0526-SM-5H11C	0.838911596769652
GTEX-117YX-1326-SM-5H125	0.820305667271551
GTEX-11DXZ-0726-SM-5N9C4	0.824607780672464
GTEX-11DZ1-0426-SM-5H11A	0.842379465678372
GTEX-11EI6-0826-SM-5985V	0.827913938088952
GTEX-11EMC-0126-SM-5EGKV	0.798224137662992
GTEX-11EQ9-0226-SM-5A5JX	0.832704030171475
GTEX-11I78-0126-SM-5HL6F	0.82234399384857
GTEX-11LCK-0426-SM-5A5M8	0.834512966467832
GTEX-11NSD-0326-SM-5A5LS	0.813440108344035
GTEX-11NUK-0826-SM-5HL4U	0.82896667095305
GTEX-11NV4-1126-SM-5HL6J	0.801947572552862
GTEX-11O72-1326-SM-5BC5A	0.817778481995267
GTEX-11OF3-1126-SM-5986C	0.818506011673831
GTEX-11P7K-0326-SM-59871	0.811236364539231
GTEX-11P81-0226-SM-5HL5M	0.838042952694651
GTEX-11PRG-0926-SM-5EGI8	0.833538634959906
GTEX-11WQC-0626-SM-5EQMF	0.847131458694181
GTEX-11WQK-1226-SM-5GU5Z	0.798827163032286
GTEX-11ZTS-1226-SM-5EQMQ	0.817299340301869
GTEX-11ZUS-0126-SM-5EQM5	0.837696986492786
GTEX-1211K-0826-SM-5FQUP	0.828557295872118
GTEX-1212Z-1026-SM-5EGJ8	0.843165369064903
GTEX-12584-1426-SM-5EGJ9	0.781717304795844
GTEX-12BJ1-1026-SM-5EGJA	0.826672640382683
GTEX-12WSD-0826-SM-5GCNE	0.848345488639567
GTEX-12WSE-0826-SM-5S2VL	0.818949411292722
GTEX-12WSG-0326-SM-5FQU3	0.848999051548361
GTEX-12WSI-0826-SM-5EGKD	0.822714766539748
GTEX-12WSJ-0226-SM-5GCP7	0.817977729527669
GTEX-12WSK-0826-SM-5CVNP	0.846294137450527
GTEX-12WSL-1026-SM-5CVNJ	0.834163793488109
GTEX-12ZZY-0926-SM-5EQ6I	0.855965780463641
GTEX-13111-0426-SM-5DUXR	0.822658810008548
GTEX-13113-0426-SM-5GCOD	0.826059855230713
GTEX-1313W-0926-SM-5EQ56	0.809068942548462
GTEX-131XE-0726-SM-5HL9K	0.838500699601872
GTEX-131XF-1026-SM-5BC6A	0.83990085347605
GTEX-131XH-0426-SM-5DUWU	0.814788908277272
GTEX-131XW-1126-SM-5EGK4	0.844545040532027
GTEX-131YS-0926-SM-5IJB9	0.851054091668092
GTEX-132NY-1226-SM-5PNVF	0.807533745061837
GTEX-132QS-0726-SM-5IJE9	0.815833192032884
GTEX-1339X-0626-SM-5IJER	0.831315279450673
GTEX-1399S-1726-SM-5L3DI	0.833801398901972
GTEX-1399U-0826-SM-5KM1P	0.832207903902311
GTEX-139T6-0426-SM-5IJEM	0.821482355687128
GTEX-139TT-0726-SM-5K7XW	0.834103684331367
GTEX-139UW-0226-SM-5K7WU	0.8287557599486
GTEX-13CF3-0426-SM-5IJEU	0.822082743985035
GTEX-13D11-0326-SM-5LZXX	0.820717945009313
GTEX-13FHO-1026-SM-5KM1Q	0.793195302740755
GTEX-13FHP-0726-SM-5K7YI	0.834913763744902
GTEX-13FLV-0426-SM-5KLZA	0.806078833094836
GTEX-13FTX-0326-SM-5J2NG	0.826343100436745
GTEX-13FTY-0126-SM-5J2NZ	0.829199060118684
GTEX-13FTZ-0526-SM-5IJCW	0.825271968701792
GTEX-13G51-0426-SM-5K7Z5	0.828038310697019
GTEX-13JUV-0526-SM-5K7XE	0.830845273952169
GTEX-13JVG-1426-SM-5MR4W	0.823044890638513
GTEX-13N1W-0726-SM-5MR57	0.804902027458802
GTEX-13N2G-0826-SM-5IJE6	0.805176003415361
GTEX-13NYB-0626-SM-5MR47	0.8234136718475
GTEX-13NYS-1626-SM-5J2MU	0.824541354987229
GTEX-13NZ9-0926-SM-5KM12	0.862665495375827
GTEX-13NZA-1426-SM-5KM4Y	0.825557981219449
GTEX-13O21-3026-SM-5J2NI	0.820053400544701
GTEX-13O3O-0726-SM-5J1N7	0.812579877763069
GTEX-13O3P-1026-SM-5N9E7	0.778560130161809
GTEX-13O3Q-0526-SM-5KM18	0.828923132183014
GTEX-13O61-0726-SM-5J2MD	0.82676664064923
GTEX-13OVG-0326-SM-5KM57	0.830296157110273
GTEX-13OVH-1026-SM-5J2NP	0.809031260259376
GTEX-13OVJ-0726-SM-5KM1W	0.799320290825948
GTEX-13OVL-0626-SM-5KM13	0.837351219805435
GTEX-13OW6-0826-SM-5L3GA	0.815411610983707
GTEX-13OW8-1726-SM-5L3GO	0.784612749583559
GTEX-13PL7-1726-SM-5J2NX	0.812141409389145
GTEX-13PVQ-0926-SM-5IJFD	0.829281782726187
GTEX-13QBU-0726-SM-5J2OA	0.82273292006075
GTEX-13QJ3-1026-SM-5QGQU	0.844078899310129
GTEX-13QJC-0526-SM-5RQKB	0.830434766059338
GTEX-13RTJ-1126-SM-5S2UJ	0.799630220212798
GTEX-13S86-0626-SM-5Q5E7	0.834776499722048
GTEX-13U4I-1426-SM-5J2M3	0.83350299364742
GTEX-13VXT-1426-SM-5LU4B	0.829199861013015
GTEX-13VXU-2726-SM-5LU4N	0.827980680080556
GTEX-13YAN-1026-SM-5O9CF	0.818251161301355
GTEX-144GM-0126-SM-5Q5AX	0.811904840334326
GTEX-144GN-0426-SM-5O9AP	0.839981436487805
GTEX-144GO-0226-SM-5LUB1	0.822413276470473
GTEX-145LS-1226-SM-5Q5D9	0.836437817702832
GTEX-145LT-0326-SM-5LUAD	0.825264615305787
GTEX-145LU-0526-SM-5O9AT	0.848878493688608
GTEX-145MH-0626-SM-5NQAK	0.860844925556411
GTEX-145MN-0926-SM-5NQBT	0.828290006064356
GTEX-145MO-1326-SM-5Q5EF	0.820528913388632
GTEX-146FH-1226-SM-5NQB6	0.8362761318844
GTEX-146FQ-0926-SM-5LUAV	0.846935495286668
GTEX-1477Z-0626-SM-5NQB7	0.744060177611079
GTEX-147F3-0726-SM-5NQ9U	0.829413939251347
GTEX-147F4-0926-SM-5Q5EO	0.810336842623474
GTEX-147JS-1226-SM-5RQK4	0.831731491750343
GTEX-148VI-0226-SM-5RQKA	0.850078126587771
GTEX-148VJ-0826-SM-5LU8V	0.827552024371953
GTEX-1497J-0326-SM-5Q5CN	0.845816239949961
GTEX-14A6H-0526-SM-5NQAZ	0.826564963278407
GTEX-14DAR-0226-SM-5S2PR	0.805266316086037
GTEX-14E7W-1326-SM-5RQIV	0.824135473725543
GTEX-N7MT-0126-SM-2D7VT	0.843636172691047
GTEX-NFK9-1026-SM-2HMK1	0.83498950851711
GTEX-NL3G-0526-SM-4RTWW	0.84777696130748
GTEX-NPJ8-0326-SM-2D7VV	0.824289809180413
GTEX-O5YT-0526-SM-32PK8	0.850045229400186
GTEX-O5YW-0526-SM-2YUMX	0.807095639673569
GTEX-OHPL-0526-SM-3NM8U	0.840156083680186
GTEX-OHPM-0526-SM-2YUMJ	0.822083930010373
GTEX-OIZG-0526-SM-2HMLF	0.829671059725587
GTEX-OIZH-0526-SM-2HMKV	0.834741756823019
GTEX-OIZI-1026-SM-3NB1K	0.824010919026588
GTEX-OOBJ-0526-SM-48TDK	0.844406691715185
GTEX-OOBK-0526-SM-2HMJJ	0.821449147012627
GTEX-OXRK-0926-SM-2HMKP	0.824847282282914
GTEX-OXRL-0526-SM-2I3EZ	0.829459542225109
GTEX-OXRO-0326-SM-33HBM	0.841244337390921
GTEX-OXRP-0526-SM-2I3EW	0.840054510576627
GTEX-P44H-1126-SM-48TBU	0.828726044020774
GTEX-P4PQ-0526-SM-2HMKR	0.829742849390955
GTEX-P4QT-0526-SM-2I3EX	0.818763591047442
GTEX-PLZ4-0726-SM-2TC6Q	0.838845930325582
GTEX-PLZ6-0426-SM-5IFK2	0.808491896357877
GTEX-PW2O-0526-SM-2I3DX	0.813510313962329
GTEX-PWOO-0726-SM-2I3EB	0.805411607137609
GTEX-PX3G-0526-SM-2I3EM	0.831436049516793
GTEX-Q2AH-0426-SM-2I3EP	0.830706837163038
GTEX-Q734-0626-SM-2I3EF	0.850580509658507
GTEX-QCQG-0326-SM-2I3ES	0.838464431957002
GTEX-QDVN-0726-SM-4B64L	0.827934558933692
GTEX-QEG4-0526-SM-48TZD	0.82205123720293
GTEX-QEG5-1126-SM-33HC2	0.821095941999188
GTEX-QMRM-0826-SM-3NB33	0.846834082523952
GTEX-QV44-0926-SM-2S1RH	0.816547189997365
GTEX-QXCU-0626-SM-2TC69	0.806985881056323
GTEX-R55D-0926-SM-3GAEU	0.831207453275752
GTEX-R55G-0826-SM-2TC5U	0.81226311486938
GTEX-RM2N-0426-SM-2TF4T	0.832241180237797
GTEX-RN64-1226-SM-2TC6E	0.837659128227114
GTEX-RTLS-0926-SM-2TF5X	0.819455615235836
GTEX-RU1J-0126-SM-2TF6Y	0.837365036613822
GTEX-RUSQ-0626-SM-2TF5V	0.82820187649208
GTEX-RWS6-0226-SM-2XCA9	0.842841826473362
GTEX-S32W-0326-SM-2XCBI	0.847350791687952
GTEX-S33H-0626-SM-2XCBJ	0.84969957827687
GTEX-S341-0326-SM-2XCAU	0.851972434988269
GTEX-S4Q7-0426-SM-3K2BJ	0.806458896989598
GTEX-S4Z8-0426-SM-3K2AH	0.842760598059763
GTEX-S7SF-0426-SM-3K2B7	0.823249915907613
GTEX-SE5C-0526-SM-2XCE1	0.831096107779359
GTEX-SIU7-0526-SM-3NM8I	0.841111372222665
GTEX-SIU8-0926-SM-5SI87	0.832084361180049
GTEX-SN8G-0926-SM-4DM5I	0.805145596018522
GTEX-T5JC-0826-SM-32PMC	0.843775764844018
GTEX-T6MN-0826-SM-32PM4	0.836973345651509
GTEX-T6MO-0426-SM-32QOI	0.843419200908774
GTEX-TMMY-0926-SM-4TT1Z	0.813763996977672
GTEX-U3ZH-0526-SM-3DB75	0.857992220003644
GTEX-U3ZM-0426-SM-3DB73	0.827219978408657
GTEX-UJHI-0726-SM-3DB92	0.833758740320998
GTEX-UPIC-0826-SM-3GADQ	0.845112221943848
GTEX-V1D1-0826-SM-3P5ZA	0.840971175010701
GTEX-WFG8-0926-SM-3GIKJ	0.830823580080865
GTEX-WFJO-0326-SM-3GIL3	0.819443219293697
GTEX-WFON-0426-SM-3GIL4	0.831590194847814
GTEX-WH7G-0726-SM-3NMBM	0.818203016907195
GTEX-WHPG-1426-SM-3NMBB	0.834536465076899
GTEX-WHSB-0326-SM-5FQSD	0.805264597952358
GTEX-WOFM-0126-SM-3MJFE	0.824057513077573
GTEX-WRHU-0226-SM-3MJFV	0.832619453825043
GTEX-WVJS-0826-SM-4MVNR	0.828484529630927
GTEX-WWYW-0926-SM-3NB2Z	0.844853619996275
GTEX-WY7C-0426-SM-3NB3C	0.835859129884399
GTEX-WYBS-1126-SM-3NMAM	0.835233007097077
GTEX-WYJK-0826-SM-3NM8Y	0.836738630527683
GTEX-WYVS-0526-SM-3NM9W	0.844125556732116
GTEX-WZTO-0426-SM-3NM99	0.833978383093212
GTEX-X4EO-0926-SM-3P5Z2	0.849159886656234
GTEX-X4EP-0526-SM-3P5YW	0.789543105815737
GTEX-X4LF-0526-SM-3NMB6	0.830709205251517
GTEX-X4XX-1026-SM-4QARO	0.855702961581
GTEX-X585-1026-SM-46MW6	0.845616453656011
GTEX-X5EB-0426-SM-46MVY	0.853580613133469
GTEX-XBEC-1026-SM-4QASM	0.84999328060218
GTEX-XBED-0826-SM-47JYC	0.815039606705722
GTEX-XBEW-0226-SM-4AT6A	0.836357007616815
GTEX-XGQ4-0826-SM-4AT4T	0.811450481240848
GTEX-XMD2-1026-SM-4WWE8	0.825501483521074
GTEX-XOT4-1426-SM-4B65T	0.835226687723259
GTEX-XPVG-1026-SM-4B64Y	0.831236629978948
GTEX-XQ3S-0926-SM-4BOPI	0.82310946513961
GTEX-XQ8I-1126-SM-4BOO2	0.788124292182308
GTEX-XV7Q-0426-SM-4BRVN	0.833306993548672
GTEX-XYKS-0526-SM-4BRW2	0.842564690835517
GTEX-Y3IK-0626-SM-4WWE4	0.817390306896418
GTEX-Y5LM-0726-SM-4VBRP	0.820855294050453
GTEX-Y5V5-0826-SM-4VBQD	0.833617423723292
GTEX-Y5V6-0226-SM-4V6G7	0.840857598354838
GTEX-Y8LW-0326-SM-4VBQ9	0.821210718632528
GTEX-Y9LG-0526-SM-4VBRY	0.822873279529132
GTEX-YB5E-0726-SM-4VDSH	0.81262330357067
GTEX-YECK-0926-SM-4W214	0.838861450671416
GTEX-YF7O-0626-SM-4W21R	0.806177492630686
GTEX-YFC4-1126-SM-5RQJN	0.800476767764581
GTEX-YFCO-0426-SM-4W1Z7	0.813484494970635
GTEX-YJ8O-1826-SM-5HL82	0.846022693723309
GTEX-ZA64-0326-SM-5HL8T	0.824829774442901
GTEX-ZAB4-0626-SM-5CVN3	0.819796967968556
GTEX-ZAB5-0626-SM-5PNVB	0.845425170671548
GTEX-ZDTT-0926-SM-5J2MS	0.829842997474447
GTEX-ZDXO-1326-SM-57WBS	0.835246641638265
GTEX-ZDYS-0426-SM-5IJEQ	0.827428475228076
GTEX-ZE7O-0826-SM-57WCP	0.843933825901418
GTEX-ZLWG-0626-SM-4WWFR	0.824913404216419
GTEX-ZPIC-0626-SM-57WDY	0.813945987978106
GTEX-ZPU1-0926-SM-57WDO	0.837396458198418
GTEX-ZT9W-0726-SM-4YCDC	0.825703019742273
GTEX-ZT9X-0326-SM-51MTE	0.823260728198103
GTEX-ZTTD-1126-SM-51MRP	0.83199154562349
GTEX-ZUA1-1026-SM-4YCEA	0.82057810174133
GTEX-ZVT3-0926-SM-5GICK	0.824347774805015
GTEX-ZVZQ-1526-SM-5N9G6	0.835505451653566
GTEX-ZYFG-0226-SM-5GIDT	0.811119050380898
GTEX-ZYT6-0526-SM-5GIEA	0.85104152430929
GTEX-ZYVF-1726-SM-5E443	0.832878508015877
GTEX-ZYW4-1526-SM-5SIBA	0.832152684747345
GTEX-ZZPT-1326-SM-5E43H	0.835554273992512
GTEX-ZZPU-0526-SM-5E44U	0.82959263200179
