## Additional file 6 for "Transcriptome diversity is a systematic source of bias in RNA-sequencing data": arora_gtex_v6_TPM_prostate.txt

sample_id	transcriptome_diversity
GTEX-111CU-1526-SM-5N9FS	0.842936778225327
GTEX-111FC-2026-SM-5GZYO	0.85259409617378
GTEX-111YS-1726-SM-5GIED	0.851894786891653
GTEX-117YW-1426-SM-5EGGO	0.856695809119569
GTEX-117YX-1526-SM-5H12T	0.851429734083725
GTEX-11DYG-2526-SM-5N9BB	0.863675295600228
GTEX-11EQ9-1726-SM-5HL6U	0.822290186261016
GTEX-11NSD-0826-SM-5986S	0.856710639324942
GTEX-11O72-2726-SM-5HL6K	0.85034794809825
GTEX-11OF3-1726-SM-5GU5Q	0.865064150797325
GTEX-11P7K-0626-SM-5985Z	0.845079547701657
GTEX-11P82-1126-SM-5BC5K	0.844851986272686
GTEX-11TUW-2126-SM-5GU7B	0.847516192365765
GTEX-11ZUS-2126-SM-5N9E6	0.848880546405732
GTEX-12C56-1326-SM-5FQSV	0.848925793193812
GTEX-12ZZZ-2026-SM-5LZWJ	0.856188082127758
GTEX-13111-1326-SM-5GCNO	0.803679311075117
GTEX-131XF-1926-SM-5DUW4	0.842781954650883
GTEX-132NY-2826-SM-5P9G2	0.840666862957813
GTEX-132QS-1126-SM-5P9GC	0.842728079096003
GTEX-1399R-0526-SM-5IJEF	0.857064188610517
GTEX-1399T-1226-SM-5P9J5	0.837540337947936
GTEX-139T6-1526-SM-5P9G6	0.848656405226364
GTEX-13FHO-2826-SM-5K7ZA	0.859861244149326
GTEX-13FTW-1226-SM-5LZZ1	0.857140072245729
GTEX-13FXS-2826-SM-5LZYC	0.845186013481333
GTEX-13G51-2326-SM-5LZXV	0.857590669889559
GTEX-13N2G-1826-SM-5KM1I	0.86981464482594
GTEX-13O21-1126-SM-5N9EV	0.854377812885943
GTEX-13O61-1726-SM-5KM46	0.864270956346371
GTEX-13OW8-0426-SM-5J2NR	0.858724230097625
GTEX-13RTJ-2126-SM-5S2PZ	0.792613435908216
GTEX-144GM-0826-SM-5O98R	0.84343284152349
GTEX-145LV-1226-SM-5S2QH	0.863913621397284
GTEX-146FQ-1726-SM-5QGPX	0.846784793768706
GTEX-14ABY-0726-SM-5Q5DF	0.85728574531763
GTEX-14BMV-2326-SM-5RQJ4	0.855898108299818
GTEX-14C5O-2826-SM-5RQI6	0.806279530938696
GTEX-NFK9-2226-SM-3MJGP	0.835890060512756
GTEX-NPJ8-2426-SM-3MJHL	0.824198650938363
GTEX-OIZH-2026-SM-3NB1M	0.846498197418751
GTEX-OOBJ-2026-SM-3NB1R	0.870659192571309
GTEX-OOBK-2025-SM-3LK5S	0.811365003588841
GTEX-PLZ6-1126-SM-3P5ZR	0.842813099582205
GTEX-Q2AI-1126-SM-48U19	0.842332244757027
GTEX-QEG4-2226-SM-4R1JM	0.851575549279654
GTEX-QLQ7-1326-SM-4R1JY	0.853274799958807
GTEX-QMRM-1426-SM-4R1K8	0.858419640888412
GTEX-QV31-1026-SM-4R1K3	0.851849056317961
GTEX-QV44-1526-SM-4R1KI	0.861150594063979
GTEX-REY6-2126-SM-48FD9	0.838594973077986
GTEX-RM2N-1126-SM-48FCY	0.846626702247674
GTEX-RWSA-2026-SM-47JX8	0.858345916569269
GTEX-S33H-1826-SM-4AD65	0.860333126796872
GTEX-S3XE-1326-SM-4AD4H	0.836853404653785
GTEX-S4Q7-1026-SM-4AD75	0.833962770759571
GTEX-S95S-1026-SM-4B64M	0.851233722792388
GTEX-SJXC-2026-SM-4DM6N	0.844153040218453
GTEX-SNMC-0926-SM-4DM5U	0.83122270157178
GTEX-SNOS-1026-SM-4DM4Y	0.854705856654345
GTEX-T8EM-1826-SM-4DM7F	0.853942390881541
GTEX-U3ZM-0926-SM-4DXSW	0.842488626285136
GTEX-U412-2026-SM-4DXSI	0.860242577597065
GTEX-U4B1-1426-SM-4DXTX	0.85768204437595
GTEX-U8XE-2526-SM-4E3IT	0.836571868521756
GTEX-UTHO-2726-SM-4JBH9	0.859829377411824
GTEX-V1D1-1926-SM-4JBGX	0.834680495774125
GTEX-V955-1826-SM-4JBIL	0.844432340572263
GTEX-VJYA-1226-SM-3GIJ6	0.860181108214952
GTEX-WFG7-1826-SM-3GIL1	0.849514177567599
GTEX-WFG8-1826-SM-4LVM4	0.863270668961622
GTEX-WFON-1626-SM-4LVMV	0.862763889791145
GTEX-WH7G-1726-SM-4LVKY	0.854543462683574
GTEX-WOFM-0326-SM-4OOSL	0.841004028758363
GTEX-X5EB-1826-SM-4E3K8	0.842370422603993
GTEX-XGQ4-1826-SM-4AT6F	0.85114094394739
GTEX-XMK1-1026-SM-4B65H	0.840696283168929
GTEX-XOTO-2826-SM-4B65I	0.843924105623693
GTEX-XPVG-2026-SM-4B65E	0.83779471654378
GTEX-XQ3S-2526-SM-4BOOG	0.842754415869308
GTEX-Y9LG-1826-SM-4VBQC	0.838317283784477
GTEX-YB5E-1826-SM-5IFI4	0.83370638707908
GTEX-YF7O-1926-SM-4W1YQ	0.842109948618811
GTEX-YJ8A-1126-SM-5IFJU	0.8476270819578
GTEX-ZDYS-1226-SM-5IJF3	0.841710438800909
GTEX-ZLFU-1726-SM-4WWBU	0.839069449209141
GTEX-ZT9W-1626-SM-4YCDQ	0.831087023655875
GTEX-ZTX8-1026-SM-5EGHD	0.830559691740945
GTEX-ZUA1-2826-SM-59HLE	0.829777361529927
GTEX-ZY6K-1526-SM-5GZXE	0.863376924880605
