## Additional file 6 for "Transcriptome diversity is a systematic source of bias in RNA-sequencing data": arora_gtex_v6_TPM_salivary.txt

sample_id	transcriptome_diversity
GTEX-1117F-3026-SM-5GZYU	0.820564046598837
GTEX-111FC-2926-SM-5GZY7	0.7188945199737
GTEX-11EQ9-2026-SM-5P9JI	0.687161521000787
GTEX-11NV4-1926-SM-5N9D4	0.590844456928623
GTEX-11P81-2026-SM-5P9GT	0.732382476597859
GTEX-11P82-0926-SM-5986X	0.682723113122788
GTEX-11WQK-2926-SM-5EQKT	0.649992880787841
GTEX-11ZTS-3026-SM-5EQM7	0.680947457540258
GTEX-12WSL-2126-SM-5GCNG	0.71582841451016
GTEX-12WSM-1826-SM-5BC64	0.522496583950389
GTEX-13111-2326-SM-5LZUQ	0.825312944215516
GTEX-1314G-2026-SM-5LZUM	0.781717725594201
GTEX-131XF-2826-SM-5EGKH	0.816768223251591
GTEX-13CF2-2426-SM-5LZYL	0.77427772317634
GTEX-13G51-2426-SM-5LZY8	0.689584605781674
GTEX-13NYB-2426-SM-5IFF4	0.591447510197298
GTEX-13NYC-2626-SM-5K7VN	0.818866285346431
GTEX-13O21-1926-SM-5MR39	0.76096376773743
GTEX-13OVI-2326-SM-5KM47	0.812365460720714
GTEX-13OVL-2926-SM-5IFG3	0.500771856921616
GTEX-13VXT-1726-SM-5IFF5	0.444585942685329
GTEX-145ME-1626-SM-5RQI3	0.803670762392156
GTEX-14B4R-1426-SM-5Q5CG	0.58082233758507
GTEX-WFJO-2026-SM-4LVM3	0.782447614943115
GTEX-WOFM-2126-SM-4OOSR	0.789850362637367
GTEX-WYVS-2026-SM-4RGNS	0.665749018114459
GTEX-X15G-2126-SM-4PQZR	0.785327013080259
GTEX-X261-2426-SM-4PQZU	0.748581511608169
GTEX-X3Y1-1926-SM-4PQZO	0.626991652992822
GTEX-X5EB-1726-SM-4E3J7	0.818105168198006
GTEX-XGQ4-2626-SM-4AT6B	0.68106902878887
GTEX-XMK1-2626-SM-4B65R	0.820331540104869
GTEX-XV7Q-2426-SM-4BRV8	0.778036654676663
GTEX-Y111-2626-SM-4TT24	0.727788767220222
GTEX-Y3I4-1926-SM-4TT8L	0.850483839399399
GTEX-Y5V6-2226-SM-4VDTC	0.800945197324017
GTEX-YB5K-1726-SM-5IFIZ	0.718744187765548
GTEX-YF7O-2226-SM-5CVN8	0.75198690133794
GTEX-ZC5H-2726-SM-5KLZW	0.815011517900045
GTEX-ZP4G-1926-SM-57WDZ	0.727678228498896
GTEX-ZPU1-2326-SM-57WEP	0.712094194780963
GTEX-ZQG8-2126-SM-4YCF1	0.773159287105235
GTEX-ZQUD-2126-SM-51MSY	0.489691700035947
GTEX-ZT9W-2126-SM-51MSF	0.689243064074204
GTEX-ZXG5-2826-SM-5NQ8T	0.83221425276929
