## Additional file 6 for "Transcriptome diversity is a systematic source of bias in RNA-sequencing data": arora_gtex_v6_TPM_stomach.txt

sample_id	transcriptome_diversity
GTEX-111CU-0926-SM-5EGIK	0.65113416632997
GTEX-111YS-1126-SM-5GZYQ	0.688895476376138
GTEX-1122O-1926-SM-5EGIQ	0.694724407905648
GTEX-117YW-2226-SM-5N9DB	0.669922836937375
GTEX-11DXX-1326-SM-5GIDZ	0.762722081286201
GTEX-11EI6-2426-SM-5PNVS	0.826579154005106
GTEX-11EM3-1026-SM-5A5KL	0.698436782269531
GTEX-11EQ9-1226-SM-5987E	0.805294296942989
GTEX-11GSP-2126-SM-5HL5E	0.573051881068913
GTEX-11I78-1726-SM-5A5M3	0.72631942200616
GTEX-11NSD-1426-SM-5HL67	0.605003984325626
GTEX-11NUK-2426-SM-5BC4U	0.753411731263709
GTEX-11P82-0726-SM-5PNYL	0.808676034945261
GTEX-11TT1-0726-SM-5GU5A	0.743748505291757
GTEX-11VI4-0326-SM-5EQ6L	0.820139390118513
GTEX-11WQK-2626-SM-5EQ4K	0.824540638913563
GTEX-1211K-1426-SM-5FQTF	0.810063408677154
GTEX-12696-1726-SM-5EQLH	0.631214227388389
GTEX-12BJ1-1726-SM-5HL9B	0.738091638324494
GTEX-12C56-0526-SM-5FQST	0.805861615183939
GTEX-12WSD-2326-SM-59HKQ	0.750408473014679
GTEX-12WSJ-0926-SM-5P9JD	0.791979046285534
GTEX-13111-1226-SM-5GCNC	0.816042185859394
GTEX-13113-0726-SM-5LZUF	0.766951408311276
GTEX-131XE-2226-SM-5PNYX	0.829230946968001
GTEX-131XF-1226-SM-5HL8V	0.715658284942502
GTEX-131XG-1226-SM-5EGH9	0.736412765017805
GTEX-132AR-2426-SM-5IFFD	0.816217004089965
GTEX-132QS-1826-SM-5IFFN	0.731449823569308
GTEX-1339X-1426-SM-5K7YO	0.812250528770063
GTEX-1399R-1126-SM-5IFIO	0.619404069490822
GTEX-139D8-2326-SM-5IFGE	0.811176234453723
GTEX-139YR-1926-SM-5LZXM	0.734189715778741
GTEX-13CF3-1926-SM-5K7WF	0.720918212833138
GTEX-13D11-2126-SM-5IFH2	0.651405050867352
GTEX-13FH7-1026-SM-5IJGF	0.764739980191915
GTEX-13FTW-1726-SM-5KM2B	0.675001634955122
GTEX-13FTX-0726-SM-5N9BI	0.711768040563126
GTEX-13O21-0926-SM-5IFGT	0.688246214030435
GTEX-13O3Q-2126-SM-5KM4C	0.814396709287593
GTEX-13O61-1126-SM-5L3FI	0.80386799924934
GTEX-13OVI-2426-SM-5KM4J	0.826867990358209
GTEX-13OW6-2526-SM-5IJEC	0.599014248880025
GTEX-13PVQ-2126-SM-5L3FW	0.787513540163418
GTEX-13QBU-1126-SM-5LU44	0.687093750206903
GTEX-13RTK-0226-SM-5RQHR	0.82215138468454
GTEX-13S7M-1826-SM-5RQK6	0.77630510356083
GTEX-13X6H-1626-SM-5Q5CT	0.790158137745458
GTEX-144GN-1226-SM-5O991	0.74515128602503
GTEX-145ME-1026-SM-5O9B4	0.815116414484547
GTEX-145MO-2226-SM-5Q5BN	0.800984032761304
GTEX-146FH-2126-SM-5SI9U	0.812568496807518
GTEX-146FR-2026-SM-5NQAI	0.821545074337822
GTEX-14BMU-1126-SM-5RQJ8	0.650465143057256
GTEX-14BMV-2226-SM-5RQHX	0.829692122516761
GTEX-NFK9-1526-SM-3LK7B	0.712324214761615
GTEX-O5YW-1526-SM-3MJGL	0.617944406161122
GTEX-OHPK-1526-SM-3MJGM	0.723401455712034
GTEX-OIZH-1526-SM-3NB1J	0.813647291184237
GTEX-OOBJ-1526-SM-3NB1Q	0.726452374512051
GTEX-OXRK-1626-SM-3NB17	0.592445750177334
GTEX-P4PP-1526-SM-3P61M	0.730027073116444
GTEX-P4PQ-1526-SM-3NMCK	0.81146255810336
GTEX-P4QT-1526-SM-3NMCT	0.80473858450986
GTEX-P78B-1826-SM-3P5YX	0.770838129337083
GTEX-PLZ6-0826-SM-3P61K	0.821995360006849
GTEX-POMQ-0826-SM-3P61H	0.799922723911318
GTEX-PW2O-1226-SM-48TCH	0.668085229691012
GTEX-PWN1-1526-SM-48TDA	0.686370462265871
GTEX-PWOO-1226-SM-48TCO	0.74870859710165
GTEX-PX3G-1526-SM-48U11	0.536449800152601
GTEX-Q2AH-1126-SM-48TZM	0.733271056223404
GTEX-Q2AI-0826-SM-48TZO	0.707583761032231
GTEX-Q734-1026-SM-48U16	0.604926923264944
GTEX-QCQG-0526-SM-48U2A	0.749650569343377
GTEX-QDVJ-1426-SM-48U1Y	0.749567741957458
GTEX-QDVN-1226-SM-48TZ5	0.774449322099239
GTEX-QLQ7-0826-SM-447B3	0.661124778497599
GTEX-QLQW-0726-SM-447AA	0.558836483690795
GTEX-QMRM-1126-SM-447BN	0.711662885002412
GTEX-QV31-0626-SM-447C5	0.648952418578855
GTEX-QV44-1226-SM-4R1KE	0.593847143520321
GTEX-QXCU-1926-SM-48FE4	0.711908823300451
GTEX-R53T-1226-SM-48FCT	0.598122277330246
GTEX-R55D-1526-SM-48FEJ	0.799158830864974
GTEX-R55G-1126-SM-48FDG	0.802436250114407
GTEX-RM2N-0826-SM-48FD3	0.615771490464347
GTEX-RU1J-0526-SM-46MUT	0.816887413166568
GTEX-RWS6-0926-SM-47JXE	0.708863329567718
GTEX-S341-0626-SM-4AD5T	0.736750357685584
GTEX-S3XE-1026-SM-4AD4O	0.715550721484014
GTEX-S4P3-0726-SM-4AD57	0.79576663336775
GTEX-S4Q7-0726-SM-4AD5F	0.758743191204487
GTEX-S4UY-1626-SM-4AD55	0.782328206314045
GTEX-S4Z8-1226-SM-4AD6W	0.822209927641803
GTEX-S7SF-0626-SM-4AD4V	0.839937412347404
GTEX-SIU7-1426-SM-4BRWT	0.807004674331094
GTEX-SNMC-0626-SM-4DM6H	0.714102057167152
GTEX-SNOS-0826-SM-4DM5N	0.736274328316304
GTEX-T5JC-1926-SM-4DM6Q	0.812447148328207
GTEX-T5JW-0926-SM-4DM5K	0.679504140781687
GTEX-T6MO-0726-SM-4DM58	0.70859583056038
GTEX-T8EM-1226-SM-4DM5J	0.799790017835046
GTEX-TKQ1-0526-SM-4DXTG	0.804114682068522
GTEX-TKQ2-0926-SM-4DXU5	0.832562483604051
GTEX-U8T8-1226-SM-4E3IH	0.808767678670942
GTEX-UJHI-1026-SM-4IHJP	0.81640415463631
GTEX-UJMC-1226-SM-4IHLI	0.658540207707101
GTEX-UPK5-2126-SM-4JBJK	0.838498906001188
GTEX-V1D1-1726-SM-4JBHB	0.778645944623901
GTEX-V955-1326-SM-4JBHR	0.650897683214797
GTEX-VJYA-1026-SM-4KL21	0.763725131519378
GTEX-W5WG-1726-SM-4LMI5	0.57867391301103
GTEX-WFG7-1326-SM-4LMK1	0.698368137339688
GTEX-WFG8-1326-SM-4LVN3	0.784428694927073
GTEX-WFJO-1126-SM-4LVLZ	0.804596210948411
GTEX-WFON-1126-SM-4LVMA	0.708501319251668
GTEX-WH7G-1526-SM-4LVMX	0.788596321461004
GTEX-WHWD-1426-SM-4OORU	0.692182096801657
GTEX-WRHK-0626-SM-4MVOE	0.640251149170976
GTEX-WZTO-2126-SM-4PQYW	0.787730651467848
GTEX-X15G-1126-SM-4PQZG	0.636552601793046
GTEX-XAJ8-0326-SM-47JYI	0.844409830766597
GTEX-XBED-1226-SM-4AT5V	0.721704063773361
GTEX-XQ8I-2026-SM-4BOOL	0.781918984437967
GTEX-XUZC-0726-SM-4BOPH	0.723996327707573
GTEX-XV7Q-1326-SM-4BRWM	0.830721119991367
GTEX-XXEK-0826-SM-4BRWG	0.673273157859876
GTEX-Y114-1226-SM-4TT88	0.810832005501675
GTEX-Y3I4-1626-SM-4TT7W	0.790510183589579
GTEX-Y3IK-1426-SM-4YCES	0.740063388891964
GTEX-Y5LM-1326-SM-5RQIS	0.714184210240424
GTEX-Y5V6-1326-SM-4VDTF	0.654759819454391
GTEX-Y8E4-1526-SM-4WWDI	0.771082572210113
GTEX-Y8LW-0826-SM-4WWDO	0.693218500820917
GTEX-Y9LG-1026-SM-5IFJN	0.778143183387707
GTEX-YEC3-1426-101806-SM-5PNXX	0.800224465770636
GTEX-YEC4-1426-SM-5IFHS	0.699975576525107
GTEX-YFCO-0826-SM-5LUAG	0.624391378349696
GTEX-YJ8A-1526-SM-5P9FT	0.645490713233153
GTEX-ZAB4-1526-SM-5CVN7	0.586088301124338
GTEX-ZDYS-1926-SM-5HL59	0.645808464715868
GTEX-ZE7O-3026-SM-51MS4	0.836423544106642
GTEX-ZF2S-1426-SM-57WET	0.712277543240634
GTEX-ZLFU-1326-SM-4WWET	0.701591248431433
GTEX-ZLV1-0826-SM-4WWEQ	0.766275228470178
GTEX-ZP4G-1226-SM-4WWCJ	0.690752176350545
GTEX-ZPIC-2026-SM-57WG3	0.82998707439067
GTEX-ZQUD-0826-SM-57WDQ	0.690715263534124
GTEX-ZTX8-0426-SM-59HLG	0.833354510955833
GTEX-ZV6S-0926-SM-57WGB	0.790106857081325
GTEX-ZV7C-1626-SM-5NQ7E	0.645172240115783
GTEX-ZVP2-1626-SM-5GU5D	0.745789315397032
GTEX-ZVT2-1626-SM-51MRC	0.611289060338084
GTEX-ZVT3-2126-SM-59HL2	0.744864832042889
GTEX-ZVZP-1726-SM-5GZWY	0.609216511469642
GTEX-ZXES-1426-SM-5NQ8S	0.786472495994731
GTEX-ZYFG-1326-SM-5GICJ	0.684958653672739
GTEX-ZYVF-2726-SM-5GID4	0.820691914929765
GTEX-ZYY3-1726-SM-5EGH3	0.714184509508739
GTEX-ZZ64-0426-SM-5E43F	0.638450435447685
GTEX-ZZPU-1426-SM-5GZZ6	0.750110089449901
