## Additional file 6 for "Transcriptome diversity is a systematic source of bias in RNA-sequencing data": arora_gtex_v6_TPM_thyroid.txt

sample_id	transcriptome_diversity
GTEX-111CU-0226-SM-5GZXC	0.847575361067454
GTEX-111FC-1026-SM-5GZX1	0.857611525014382
GTEX-111VG-0526-SM-5N9BW	0.86400743552744
GTEX-111YS-0726-SM-5GZY8	0.865923431887237
GTEX-1122O-0226-SM-5N9DA	0.855542373593046
GTEX-1128S-0126-SM-5H12S	0.863748199586808
GTEX-113JC-0126-SM-5EGJW	0.851466940349401
GTEX-117XS-0526-SM-5987Q	0.855020881433081
GTEX-117YW-0126-SM-5EGGN	0.858210528619528
GTEX-117YX-1226-SM-5H11S	0.855944955948848
GTEX-1192X-1126-SM-5EGGU	0.82489332189434
GTEX-11DXX-0226-SM-5P9HL	0.852220663622804
GTEX-11DXY-0426-SM-5H12R	0.857326604440847
GTEX-11DZ1-2726-SM-5A5KH	0.843061707820658
GTEX-11EI6-0726-SM-59866	0.847431278160395
GTEX-11EM3-0126-SM-5985K	0.841720975130461
GTEX-11EMC-0226-SM-5EGLP	0.839401743836874
GTEX-11EQ8-0826-SM-5N9FG	0.84671345995101
GTEX-11EQ9-0626-SM-5A5K1	0.853329649042691
GTEX-11GS4-0826-SM-5986J	0.85187277427157
GTEX-11I78-0526-SM-5986A	0.856073265782676
GTEX-11LCK-0526-SM-5A5M9	0.856290117323603
GTEX-11NSD-0126-SM-5987F	0.865196253769714
GTEX-11NUK-1026-SM-5HL5J	0.867089733913849
GTEX-11O72-2326-SM-5BC7H	0.846577532479993
GTEX-11P7K-0226-SM-5986Z	0.858179817318193
GTEX-11P81-0126-SM-5HL5Y	0.856739134628147
GTEX-11TT1-1126-SM-5P9GV	0.84199804986246
GTEX-11TTK-0826-SM-5N9EG	0.825359862122259
GTEX-11TUW-0226-SM-5LU8X	0.867696321812828
GTEX-11UD2-0626-SM-5GU6L	0.854303042887326
GTEX-11VI4-0226-SM-5GU6C	0.849395387002883
GTEX-11ZTS-1126-SM-5LU9X	0.871953239237986
GTEX-11ZTT-1026-SM-5EQKF	0.83493774005142
GTEX-11ZVC-0126-SM-5986G	0.856205312994685
GTEX-1211K-0726-SM-5FQUW	0.844480735640911
GTEX-1212Z-0426-SM-5FQT6	0.856565057558352
GTEX-12584-0826-SM-5FQSK	0.85278218082614
GTEX-12696-0326-SM-5EGL4	0.851748341279273
GTEX-12BJ1-0426-SM-5FQSO	0.844800347399097
GTEX-12WSB-0726-SM-5N9GD	0.851221059248838
GTEX-12WSC-0826-SM-5EQ5Q	0.849716632553635
GTEX-12WSD-0926-SM-5GCNL	0.862912069933481
GTEX-12WSH-0226-SM-5GCOG	0.840360350190654
GTEX-12WSJ-0326-SM-5GCMT	0.850116344933172
GTEX-12WSK-0926-SM-5CVNQ	0.845120875703117
GTEX-12WSL-0626-SM-5GCOY	0.864535592962443
GTEX-12WSN-0726-SM-5GCMS	0.858499087232447
GTEX-12ZZX-1226-SM-5EGHS	0.855605252578651
GTEX-12ZZZ-1226-SM-59HK1	0.845547898915699
GTEX-13111-0226-SM-5EQ55	0.857379270150247
GTEX-13112-0326-SM-5P9IW	0.869664334609262
GTEX-13113-0126-SM-5LZVX	0.862069169287304
GTEX-1313W-0726-SM-5EGK1	0.851183957340538
GTEX-131XE-0126-SM-5LZVC	0.849330970818297
GTEX-131XF-1826-SM-5EGKG	0.864440447775524
GTEX-131XG-0226-SM-5IFG1	0.861111297711262
GTEX-132AR-1126-SM-5P9GA	0.848021151795036
GTEX-132NY-1026-SM-5P9IY	0.863973975239128
GTEX-132QS-0326-SM-5IJFN	0.846139570172333
GTEX-133LE-0326-SM-5P9G4	0.855819555651636
GTEX-1399R-0126-SM-5IFEV	0.859425083535492
GTEX-139TS-0126-SM-5K7XJ	0.848456590794748
GTEX-139UW-0126-SM-5KM1B	0.857112224339612
GTEX-13CF3-0926-SM-5LZZC	0.852465351685194
GTEX-13D11-0226-SM-5LZXL	0.844027148681302
GTEX-13FHP-0926-SM-5L3EC	0.863385410891233
GTEX-13FTW-0626-SM-5IFEX	0.843352189332801
GTEX-13FTY-0726-SM-5J2OH	0.852611696267045
GTEX-13FXS-0726-SM-5LZXJ	0.847114744395446
GTEX-13G51-1226-SM-5K7Z3	0.870645943173165
GTEX-13IVO-0926-SM-5KLZP	0.849561475138555
GTEX-13JVG-0926-SM-5IJE1	0.852079199968472
GTEX-13N11-1026-SM-5K7XQ	0.859903852951031
GTEX-13N1W-0826-SM-5MR5J	0.843740995856488
GTEX-13N2G-0726-SM-5MR38	0.861918449415508
GTEX-13NYB-0726-SM-5MR4J	0.84355271193036
GTEX-13NYC-2426-SM-5MR3K	0.840147399136946
GTEX-13NZ8-0226-SM-5J2OK	0.853863079496098
GTEX-13NZ9-1126-SM-5MR37	0.865116130427319
GTEX-13O1R-0826-SM-5J2MB	0.842675192414869
GTEX-13O21-2226-SM-5MR3L	0.857102401004883
GTEX-13O3O-0926-SM-5KM1F	0.86343784491307
GTEX-13O3P-0726-SM-5J2OM	0.861810842257336
GTEX-13O3Q-0626-SM-5IJG1	0.862209397389302
GTEX-13OVG-0226-SM-5LU93	0.864104712886272
GTEX-13OVI-0826-SM-5KLZ8	0.845381876423462
GTEX-13OW5-0626-SM-5J2N2	0.845568084261721
GTEX-13OW6-0726-SM-5L3FX	0.863011334602978
GTEX-13OW7-0826-SM-5L3EL	0.865821936459189
GTEX-13OW8-0126-SM-5IJE5	0.845359488878233
GTEX-13PL6-1026-SM-5L3E5	0.855956022318984
GTEX-13PVQ-0726-SM-5L3GI	0.857705583582335
GTEX-13QBU-0626-SM-5J2OG	0.849462522407437
GTEX-13RTK-0326-SM-5RQHS	0.857186911863237
GTEX-13S86-1126-SM-5RQJX	0.862576368139686
GTEX-13VXT-0626-SM-5SIA1	0.864910250097433
GTEX-13VXU-0826-SM-5KLZ2	0.846215485965572
GTEX-13W46-0926-SM-5LU3T	0.871228871235472
GTEX-13X6H-0526-SM-5LU4Q	0.857190616656219
GTEX-13X6J-0826-SM-5LU32	0.85176859339713
GTEX-13YAN-0926-SM-5O9C3	0.856120374915073
GTEX-144GM-0226-SM-5Q5CB	0.843825835509465
GTEX-144GO-0126-SM-5LUAO	0.840949549778156
GTEX-145LU-0426-SM-5O9AH	0.859822237616638
GTEX-145ME-0126-SM-5S2QM	0.863303922529942
GTEX-145MG-0826-SM-5Q5C2	0.845395788109836
GTEX-145MH-0426-SM-5LU8T	0.847495205778398
GTEX-145MI-1126-SM-5O9AK	0.856112147157344
GTEX-146FQ-0726-SM-5LUA7	0.872011475722278
GTEX-146FR-0326-SM-5SI8U	0.850631789203948
GTEX-14753-0926-SM-5Q5BI	0.862131701676952
GTEX-148VJ-0726-SM-5LU8J	0.863892498499953
GTEX-1497J-0126-SM-5Q5BK	0.853897979128248
GTEX-14A5H-0726-SM-5Q5DW	0.863723413507591
GTEX-14ABY-0926-SM-5Q5DY	0.850612010864609
GTEX-14AS3-0226-SM-5Q5B6	0.872566669290611
GTEX-14C38-0826-SM-5S2U8	0.844200926247779
GTEX-14E6C-2626-SM-5RQJP	0.858439633267304
GTEX-14ICL-0426-SM-5RQJ3	0.856017210700407
GTEX-N7MS-2326-SM-2HMLD	0.844799691097096
GTEX-NFK9-0726-SM-2HMJW	0.865204083284276
GTEX-OHPK-2626-SM-2HMK9	0.854343843215708
GTEX-OHPM-2626-SM-33HC5	0.856045089380886
GTEX-OIZG-0226-SM-2TC5L	0.855852538574705
GTEX-OIZH-2626-SM-2HMJM	0.852299826286317
GTEX-OIZI-0726-SM-2XCEI	0.864683449708852
GTEX-OOBJ-2626-SM-2I3F6	0.871059913605945
GTEX-OOBK-2626-SM-2HMKY	0.843837261133423
GTEX-OXRK-0626-SM-2HMJ5	0.856471776295034
GTEX-OXRO-1226-SM-48TDL	0.837832879713446
GTEX-OXRP-0326-SM-33HBJ	0.848034890207554
GTEX-P4PQ-2626-SM-33HC9	0.873466590254273
GTEX-P4QS-2626-SM-2I3EV	0.861268965689592
GTEX-P4QT-2626-SM-2I3FM	0.854544213278593
GTEX-POYW-0826-SM-2XCEM	0.883336686375335
GTEX-PWCY-2326-SM-2I3EQ	0.853934949780937
GTEX-PWN1-2626-SM-2I3FH	0.863576860034512
GTEX-PWOO-0926-SM-2I3EC	0.866483235757246
GTEX-Q2AG-0826-SM-2HMKF	0.868143599200683
GTEX-Q2AH-0726-SM-2I3EA	0.862042526698432
GTEX-Q2AI-0326-SM-2I3EK	0.856260595912133
GTEX-Q734-0526-SM-2I3EH	0.872154088861564
GTEX-QDVN-0626-SM-2I3FP	0.852526105120833
GTEX-QV44-0826-SM-2S1RG	0.874581791003673
GTEX-QXCU-0326-SM-2TC63	0.864385959581062
GTEX-R55C-0626-SM-2TF4Q	0.870482357573314
GTEX-R55E-0826-SM-2TC5M	0.853643949549871
GTEX-REY6-0526-SM-2TF5M	0.867553812797507
GTEX-RM2N-0526-SM-2TF4N	0.863609000353959
GTEX-RN64-0626-SM-2TC5V	0.869470421058272
GTEX-RNOR-0926-SM-2TF56	0.859072612171717
GTEX-RTLS-0626-SM-5SI7Z	0.863316935191384
GTEX-RU72-0126-SM-2TF6Z	0.857575860751156
GTEX-RVPV-1226-SM-2TF73	0.84567837275411
GTEX-RWS6-0626-SM-2XCAS	0.870103085240303
GTEX-S32W-0726-SM-2XCBL	0.861317549368218
GTEX-S341-0226-SM-5S2VG	0.850995610123437
GTEX-S4Q7-0326-SM-3K2B1	0.856566482070902
GTEX-S7SE-0726-SM-2XCD7	0.863212811003694
GTEX-SE5C-0726-SM-4BRWY	0.864603346784571
GTEX-SIU8-0626-SM-2XCDN	0.878510201044457
GTEX-SJXC-0726-SM-2XCFJ	0.870202841535635
GTEX-SN8G-1526-SM-4DM79	0.84325007611894
GTEX-SNOS-0226-SM-32PLR	0.847719272510936
GTEX-SUCS-0226-SM-32PLQ	0.85934732812782
GTEX-T6MO-0226-SM-32QOL	0.846007038431807
GTEX-TKQ1-0126-SM-33HB3	0.859329858300987
GTEX-TSE9-0626-SM-3DB8B	0.86537171045149
GTEX-U4B1-0626-SM-3DB8L	0.863127628382565
GTEX-U8T8-2326-SM-3DB96	0.847854020187184
GTEX-UJMC-0326-SM-3GAE2	0.865096632957464
GTEX-V1D1-0926-SM-4JBHQ	0.882982518960329
GTEX-V955-0426-SM-3GAEL	0.860416192293547
GTEX-VUSG-0426-SM-3GIKD	0.872402424171183
GTEX-W5WG-1426-SM-4KKZP	0.862892975737413
GTEX-W5X1-0426-SM-3GILB	0.868233853104934
GTEX-WEY5-0526-SM-3GIKZ	0.853164485513287
GTEX-WFG7-0326-SM-5SI7L	0.861639792322494
GTEX-WFG8-0426-SM-3GILD	0.858600400568494
GTEX-WH7G-0526-SM-3NMBI	0.857661340216556
GTEX-WHPG-0226-SM-3NMB9	0.857197830051545
GTEX-WHSB-1626-SM-3LK6J	0.858126620153622
GTEX-WHSE-0626-SM-4RGNF	0.847854060573575
GTEX-WK11-0926-SM-3NMAU	0.845247898520378
GTEX-WL46-0126-SM-3TW8I	0.848532144249081
GTEX-WOFL-0726-SM-3MJG4	0.847246780585903
GTEX-WVLH-0626-SM-3MJG7	0.856284664202999
GTEX-WWYW-0826-SM-3NB2X	0.844388374672169
GTEX-WXYG-0226-SM-3NB2Y	0.856923047311225
GTEX-WY7C-0226-SM-3NB37	0.858419524132316
GTEX-WYBS-1926-SM-3NM8N	0.835447975737679
GTEX-WYJK-1626-SM-3NM9J	0.86439852221235
GTEX-WYVS-0326-SM-3NM9V	0.869068662384096
GTEX-X15G-0526-SM-3NMB7	0.869914849316634
GTEX-X4LF-0426-SM-3NMB5	0.866831191334698
GTEX-X4XX-0926-SM-46MV7	0.874387470277401
GTEX-X4XY-0826-SM-4E3JM	0.862334955671213
GTEX-X5EB-0726-SM-46MVR	0.864435576614148
GTEX-X8HC-0726-SM-46MWG	0.856395958462692
GTEX-XBED-0126-SM-47JY7	0.859752439370129
GTEX-XBEW-0126-SM-4AT66	0.867156485226396
GTEX-XGQ4-0426-SM-4AT4I	0.857683793017517
GTEX-XLM4-0726-SM-4AT64	0.832418497076032
GTEX-XMK1-0626-SM-4B65A	0.854298828143762
GTEX-XUJ4-0726-SM-4BOOP	0.852434019990329
GTEX-XUW1-1026-SM-4BONY	0.861982221011488
GTEX-XUZC-0126-SM-4BOO6	0.85445672269422
GTEX-XV7Q-0326-SM-4BRVM	0.865171124995294
GTEX-XXEK-1326-SM-4BRV1	0.860914745179425
GTEX-Y111-1926-SM-4SOIS	0.855931414949386
GTEX-Y114-0626-SM-4TT98	0.844816654258915
GTEX-Y3I4-0226-SM-4TT27	0.864202642415951
GTEX-Y3IK-0526-SM-4WWE3	0.860010486395367
GTEX-Y5LM-0626-SM-4V6G4	0.851834570023579
GTEX-Y5V5-0326-SM-5RQJG	0.862837565093183
GTEX-Y5V6-0526-SM-4VBRV	0.849364905682154
GTEX-Y8E4-0126-SM-4VBQ2	0.87201537319527
GTEX-Y9LG-0426-SM-4VBRT	0.85681475226787
GTEX-YB5E-0626-SM-4VDSE	0.826660833585295
GTEX-YEC3-0826-SM-4WWFP	0.841566390996477
GTEX-YEC4-0626-SM-5CVLU	0.846793882324498
GTEX-YF7O-0726-SM-4W213	0.851710034591802
GTEX-YFCO-0326-SM-4W1ZP	0.838061805648903
GTEX-YJ89-0726-SM-5P9F7	0.862130876900664
GTEX-ZA64-0426-SM-5HL96	0.84581344893554
GTEX-ZAB5-0726-SM-5P9JG	0.872297386476963
GTEX-ZAK1-0726-SM-5HL8Q	0.86117055527658
GTEX-ZC5H-0626-SM-5LU9K	0.868916060122295
GTEX-ZDTS-0926-SM-4WAXG	0.85108814921167
GTEX-ZDYS-0626-SM-5J2N5	0.857443614947091
GTEX-ZE7O-1126-SM-57WC8	0.857648581843876
GTEX-ZGAY-1026-SM-4WWBR	0.85058093577301
GTEX-ZLFU-0626-SM-4WWBO	0.859743924849115
GTEX-ZLWG-0526-SM-4WWFB	0.839133340917881
GTEX-ZPCL-0126-SM-4WWC8	0.849651380970916
GTEX-ZPU1-0426-SM-4WWCA	0.872836146577468
GTEX-ZT9W-0226-SM-4YCCZ	0.85329369304564
GTEX-ZT9X-0226-SM-51MT2	0.853340625430167
GTEX-ZTPG-0826-SM-5DUVC	0.837002487554407
GTEX-ZV6S-0226-SM-59HJT	0.854796499387474
GTEX-ZV7C-0126-SM-57WDE	0.867422058658111
GTEX-ZVP2-0426-SM-57WC2	0.850385626241426
GTEX-ZVT3-0726-SM-5GICN	0.859199200813362
GTEX-ZVZP-1026-SM-5GICI	0.855616860084586
GTEX-ZVZQ-0626-SM-59HJU	0.868776278797839
GTEX-ZXG5-0926-SM-5NQ8H	0.84781967591526
GTEX-ZY6K-0226-SM-5SIAY	0.849192351811541
GTEX-ZYFC-0926-SM-5GZWW	0.841954449891538
GTEX-ZYFG-0626-SM-5GZYA	0.853616337333994
GTEX-ZYT6-0426-SM-5GID3	0.85751567032203
GTEX-ZYW4-1126-SM-5SI99	0.840255706464819
GTEX-ZZ64-0126-SM-5GZXA	0.846439258931576
GTEX-ZZPU-1326-SM-5GZWS	0.869919402941962
