## Additional file 6 for "Transcriptome diversity is a systematic source of bias in RNA-sequencing data": arora_gtex_v6_TPM_uterus.txt

sample_id	transcriptome_diversity
GTEX-1117F-2426-SM-5EGGH	0.840221775948134
GTEX-113JC-2226-SM-5EGJG	0.842974016604177
GTEX-11DXX-1526-SM-5H115	0.839086288697909
GTEX-11EM3-1926-SM-5987U	0.824339438839275
GTEX-11I78-2126-SM-5A5K8	0.841237700394691
GTEX-11P81-1626-SM-5BC52	0.842191692860172
GTEX-11ZTS-2326-SM-5EQMY	0.858315135758581
GTEX-11ZTT-1726-SM-5EQL4	0.830808763051854
GTEX-12WSD-2826-SM-59HKT	0.850202293176378
GTEX-12WSG-2126-SM-5EGJ7	0.840927866226952
GTEX-12WSK-2026-SM-5CVNB	0.819320356320251
GTEX-12ZZX-2126-SM-5LZVL	0.841536475324206
GTEX-1313W-2826-SM-5P9G1	0.840446318187167
GTEX-131XG-2026-SM-5GCN5	0.839910189759503
GTEX-131YS-2326-SM-5IJFJ	0.842608830441489
GTEX-132AR-1526-SM-5KM1L	0.836026376783446
GTEX-1399S-2226-SM-5IFEW	0.848005132217657
GTEX-1399U-1326-SM-5IJET	0.823412319491945
GTEX-13D11-1226-SM-5IFGA	0.840714167800657
GTEX-13FTX-1026-SM-5J2O5	0.843619317923281
GTEX-13N11-1126-SM-5KM41	0.82771754188804
GTEX-13OVI-1026-SM-5L3EM	0.839415631622388
GTEX-13OVJ-2326-SM-5IJGA	0.815351262220271
GTEX-13PL7-2026-SM-5IFGK	0.841667112802906
GTEX-13QBU-1626-SM-5LU4S	0.817218069747668
GTEX-13S7M-1726-SM-5RQK3	0.85414858918668
GTEX-13U4I-1926-SM-5LU39	0.843916510149323
GTEX-13VXT-1626-SM-5IJES	0.853409973069468
GTEX-145ME-1326-SM-5O98Q	0.821658008261389
GTEX-14BIM-2226-SM-5SI8Y	0.831281819233899
GTEX-14BMU-1826-SM-5RQII	0.833472159882484
GTEX-N7MT-0726-SM-3TW8S	0.835967448487972
GTEX-OHPL-2026-SM-3TW8R	0.832983593592164
GTEX-P4PP-2026-SM-3P61N	0.851280558490481
GTEX-P4QT-2026-SM-3NMCJ	0.856450410665947
GTEX-P78B-2526-SM-3P5ZY	0.836129408413908
GTEX-POMQ-1226-SM-3P61F	0.811835216874115
GTEX-PWN1-2026-SM-48TD9	0.808351309329421
GTEX-PX3G-2026-SM-48U1H	0.853633215004458
GTEX-Q734-1626-SM-48U1B	0.846014042401844
GTEX-QCQG-1326-SM-48U24	0.839981569551917
GTEX-R55G-1626-SM-48FF4	0.807800035477596
GTEX-RU72-2626-SM-4TT75	0.843292507049412
GTEX-RWS6-1326-SM-47JXB	0.830567594184412
GTEX-S341-1026-SM-4AD71	0.807153807877431
GTEX-S4UY-1226-SM-4AD51	0.829202845593016
GTEX-T2IS-2226-SM-4DM65	0.825024431420939
GTEX-T5JW-1526-SM-4DM5E	0.817986849069232
GTEX-T6MO-1526-SM-4DM57	0.833508781443282
GTEX-TMMY-2226-SM-4DXTN	0.82331846950425
GTEX-U3ZN-0726-SM-4DXT5	0.846858019027921
GTEX-UPIC-1526-SM-4IHLU	0.84758878073387
GTEX-W5WG-1326-SM-4LMI9	0.839040515673744
GTEX-WEY5-0726-SM-4LMID	0.831167286473393
GTEX-WI4N-2426-SM-4OOSC	0.810276623174675
GTEX-WWYW-2826-SM-4MVOQ	0.817562105892602
GTEX-XUJ4-1526-SM-4BONU	0.822086934376468
GTEX-XUW1-0226-SM-4BOOS	0.835206595444714
GTEX-XUZC-0926-SM-4BOQF	0.845986454526291
GTEX-XYKS-1626-SM-4BRUQ	0.835551373541919
GTEX-Y3IK-2126-SM-4YCDS	0.829194115562311
GTEX-YFC4-2826-SM-5P9FR	0.843021033404644
GTEX-YJ8O-1126-SM-5P9IS	0.840533819349926
GTEX-ZAK1-2526-SM-5S2N7	0.845533473374381
GTEX-ZLWG-1026-SM-4WWC4	0.844087968401046
GTEX-ZP4G-0726-SM-4WWF2	0.816024467087024
GTEX-ZTPG-2026-SM-5O999	0.838837491883798
GTEX-ZV6S-1526-SM-5NQ7O	0.797499572132051
GTEX-ZVT2-0426-SM-5E44S	0.842367970599103
GTEX-ZXES-0726-SM-5E451	0.830329575822138
GTEX-ZYVF-0526-SM-5E43E	0.817399686816978
