## Additional file 6 for "Transcriptome diversity is a systematic source of bias in RNA-sequencing data": arora_gtex_xena_TPM_bladder.txt

sample_id	transcriptome_diversity
GTEX-S3XE-1226-SM-4AD4L	0.814832945450629
GTEX-S4Q7-0926-SM-4AD5D	0.816339254963831
GTEX-S4UY-0926-SM-4AD6O	0.819852736739055
GTEX-SE5C-1026-SM-4BRUG	0.778077737588277
GTEX-SNMC-0826-SM-4DM66	0.831218095046853
GTEX-SNOS-0526-SM-4DM54	0.828154168975774
GTEX-U3ZM-0826-SM-4DXU6	0.786940181463326
GTEX-U4B1-1226-SM-4DXT7	0.804166423674859
