## Additional file 6 for "Transcriptome diversity is a systematic source of bias in RNA-sequencing data": arora_gtex_xena_TPM_breast.txt

sample_id	transcriptome_diversity
GTEX-1117F-2826-SM-5GZXL	0.780538120459693
GTEX-11EM3-1326-SM-5N9C6	0.773345913676848
GTEX-11I78-2226-SM-5PNYA	0.808483058191338
GTEX-11P81-1926-SM-5BC53	0.81322497876612
GTEX-1211K-1926-SM-5EQLB	0.796715351898499
GTEX-1269C-2426-SM-5FQSN	0.821351887029463
GTEX-12WSB-0626-SM-59HJO	0.802478328506618
GTEX-12WSK-2226-SM-5GCO5	0.788845746228156
GTEX-12ZZX-1126-SM-5EGKB	0.79584132505724
GTEX-13113-1726-SM-5GCOO	0.793925315782003
GTEX-1313W-0826-SM-5EQ4T	0.80007467985083
GTEX-131XW-0726-SM-5EGK3	0.780517989791678
GTEX-131YS-0626-SM-5EGKL	0.790782614076211
GTEX-132AR-0826-SM-5EGK6	0.789376534619211
GTEX-133LE-1726-SM-5K7VQ	0.786318973731423
GTEX-1399U-1826-SM-5PNZ1	0.782693947012958
GTEX-13CF3-2126-SM-5IFJP	0.798112972982022
GTEX-13D11-1026-SM-5IJFB	0.779133699025127
GTEX-13FTX-1126-SM-5N9EN	0.796227701636873
GTEX-13FTY-2226-SM-5J1ND	0.825124457065738
GTEX-13N11-1726-SM-5J1OJ	0.814536314563355
GTEX-13O3O-0826-SM-5K7WE	0.781678285436785
GTEX-13PL6-2926-SM-5L3I2	0.788571781273625
GTEX-13QIC-2326-SM-5LU5N	0.809351291625722
GTEX-13W3W-1226-SM-5LU4H	0.809463962936412
GTEX-145ME-1526-SM-5Q5F2	0.796014274262002
GTEX-146FH-0826-SM-5SI8T	0.815088006199631
GTEX-14AS3-1626-SM-5S2OY	0.71072069099988
GTEX-Q2AG-0326-SM-48U1O	0.824563260023418
GTEX-QDT8-0626-SM-48TYW	0.801484199949227
GTEX-QVJO-1826-SM-447C9	0.805258053206539
GTEX-R53T-1526-SM-48FEK	0.824022005240529
GTEX-RU72-0626-SM-46MUI	0.811483185058453
GTEX-S32W-2026-SM-4AD6E	0.80460019908758
GTEX-S341-1526-SM-4AD6K	0.816966564888298
GTEX-S4UY-0726-SM-4AD6X	0.799867069711817
GTEX-SE5C-2126-SM-4BRUJ	0.799772229721836
GTEX-T5JW-2026-SM-4DM63	0.825156897948013
GTEX-T6MO-0326-SM-32QOK	0.798382213110496
GTEX-TML8-1226-SM-32QON	0.818791610458883
GTEX-U3ZN-1926-SM-4DXSG	0.81486678186233
GTEX-UJHI-1426-SM-3DB9C	0.806733934247585
GTEX-VJWN-0726-SM-3GIJ8	0.799262626344307
GTEX-WI4N-1426-SM-3LK7H	0.804187337081124
GTEX-WRHU-0326-SM-3MJFY	0.826113104078329
GTEX-WXYG-2226-SM-4E3IM	0.813012556857529
GTEX-WYBS-0926-SM-3NM94	0.822014771169377
GTEX-WYVS-1726-SM-3NMAY	0.816884836414137
GTEX-X15G-1626-SM-3NMB3	0.808722660685974
GTEX-X4EP-2926-SM-3P5YQ	0.805374884912549
GTEX-XMD2-0926-SM-4WWEF	0.785200271160517
GTEX-XUJ4-1926-SM-4BOOV	0.793501076073735
GTEX-XUW1-2326-SM-4BOO5	0.813606454870066
GTEX-XUZC-1626-SM-4BRVP	0.816887530107329
GTEX-XV7Q-2326-SM-4BRVZ	0.806649826232666
GTEX-Y114-2026-SM-4TT7L	0.803967784579457
GTEX-Y3IK-2326-SM-4WWDT	0.806384762228753
GTEX-Y5LM-1726-SM-4VDSX	0.784071292023087
GTEX-Y5V5-2126-SM-4WWFO	0.80567685556069
GTEX-Y8LW-1626-SM-5IFHX	0.806291116607373
GTEX-YB5K-1626-SM-5IFIN	0.800359247640201
GTEX-YFC4-1426-SM-5IFJG	0.819148933105659
GTEX-YJ8O-2226-SM-5IFHW	0.822266178148069
GTEX-ZAJG-0626-SM-5HL8X	0.773644535090509
GTEX-ZC5H-2626-SM-5J2MG	0.796842728771488
GTEX-ZF29-1926-SM-5S2P1	0.819906896848066
GTEX-ZF2S-2026-SM-5E461	0.825907829845435
GTEX-ZF3C-2326-SM-5S2MZ	0.810269657453728
GTEX-ZLV1-1426-SM-4WWES	0.805130709934862
GTEX-ZPIC-1126-SM-5BC7F	0.798073811970141
GTEX-ZQG8-0726-SM-5P9H9	0.789421298389779
GTEX-ZV6S-1826-SM-5NQ8D	0.798562015726961
GTEX-ZVT2-1826-SM-5NQ8W	0.743026522161362
GTEX-ZVT4-1026-SM-57WC4	0.796989794134876
GTEX-ZVZQ-0826-SM-51MRF	0.803976821441326
GTEX-ZXES-0826-SM-5E43C	0.799047299409615
GTEX-ZYWO-2326-SM-5GZY4	0.783351003045691
