## Additional file 6 for "Transcriptome diversity is a systematic source of bias in RNA-sequencing data": arora_gtex_xena_TPM_cervix.txt

sample_id	transcriptome_diversity
GTEX-S32W-1526-SM-4AD6Z	0.791729031464459
GTEX-S341-1126-SM-4AD6T	0.803632214796666
GTEX-S4UY-1426-SM-4AD6Y	0.808675612450133
GTEX-TSE9-2826-SM-4DXTF	0.759989252530633
GTEX-S32W-1626-SM-4AD6G	0.795668032743086
GTEX-S341-1326-SM-4AD72	0.819125575777538
GTEX-T6MO-1426-SM-4DM73	0.80835615770846
GTEX-TSE9-2726-SM-4DXSQ	0.772782399313024
