## Additional file 6 for "Transcriptome diversity is a systematic source of bias in RNA-sequencing data": arora_gtex_xena_TPM_colon.txt

sample_id	transcriptome_diversity
GTEX-111CU-1226-SM-5EGIN	0.796507996235046
GTEX-111YS-1826-SM-5GIEP	0.795860723403732
GTEX-1122O-1426-SM-5H11R	0.798878813177816
GTEX-117XS-2226-SM-5GIE1	0.769466329627168
GTEX-117YX-0526-SM-5EGJH	0.80112050487015
GTEX-11DXX-1926-SM-5EGJK	0.797945204388218
GTEX-11DXY-2026-SM-5N9CZ	0.786841337711926
GTEX-11DXZ-1626-SM-5GIDI	0.77060208064452
GTEX-11EI6-2626-SM-5PNVT	0.780184777559442
GTEX-11EMC-1426-SM-5N9E4	0.772113273916465
GTEX-11EQ9-1526-SM-5PNY7	0.792415143628405
GTEX-11GS4-1826-SM-5HL4T	0.780577636336512
GTEX-11I78-1326-SM-5PNY9	0.782869407301205
GTEX-11ONC-1926-SM-5GU75	0.786186960969399
GTEX-11P7K-1826-SM-5HL5A	0.762698457603915
GTEX-11P81-1426-SM-5P9JN	0.779977820533584
GTEX-11PRG-2026-SM-5GU5F	0.78767597043598
GTEX-11TT1-0926-SM-5GU5M	0.781232253338134
GTEX-11TUW-2326-SM-5EQMO	0.776618221384774
GTEX-11ZTS-1526-SM-5N9G7	0.759614700149543
GTEX-11ZTT-1626-SM-5EQKR	0.774739077734597
GTEX-11ZU8-1126-SM-5EQ5K	0.764330968236947
GTEX-1211K-1826-SM-5EGJ2	0.801017397517867
GTEX-1212Z-1826-SM-5FQSH	0.779296595645303
GTEX-12696-1926-SM-5EGJT	0.788439148933417
GTEX-12BJ1-2026-SM-5FQUH	0.782149137171407
GTEX-12WSG-2426-SM-5EQLZ	0.783707299760097
GTEX-12WSJ-1426-SM-5GCON	0.780545320698809
GTEX-12WSL-1826-SM-5LZW9	0.796876404250427
GTEX-12ZZX-2726-SM-5N9FT	0.76383354591472
GTEX-12ZZY-2726-SM-5EQ45	0.780385100212837
GTEX-13111-1926-SM-5GCOL	0.804682028248884
GTEX-131XE-1026-SM-5EGKE	0.786266802986097
GTEX-131XG-1526-SM-5GCNQ	0.804373706066596
GTEX-131YS-2926-SM-5EGKI	0.775076538570675
GTEX-132AR-2826-SM-5IJFV	0.792101951688896
GTEX-132NY-2726-SM-5PNY2	0.778294618062847
GTEX-1339X-1726-SM-5P9J9	0.774809389824345
GTEX-1399R-2126-SM-5K7WZ	0.77119364736466
GTEX-13CF2-1826-SM-5N9GK	0.763033443675316
GTEX-13CF3-1326-SM-5LZXZ	0.764684250145429
GTEX-13D11-0626-SM-5LZYY	0.783638527222025
GTEX-13FH7-1626-SM-5J2O9	0.786839827126333
GTEX-13FHO-2726-SM-5K7VG	0.770092539596774
GTEX-13G51-2126-SM-5IJD9	0.753158239523544
GTEX-13N2G-2226-SM-5IJCU	0.78686204476731
GTEX-13O1R-2426-SM-5KLZZ	0.775086095294519
GTEX-13O61-1526-SM-5KM3P	0.797990173866922
GTEX-13OVI-2126-SM-5KM3U	0.783409522286168
GTEX-13OVJ-1826-SM-5KM2D	0.772680251327685
GTEX-13OW6-2226-SM-5N9FL	0.799081918859325
GTEX-13OW8-2726-SM-5L3FZ	0.770278712443695
GTEX-13PVQ-2726-SM-5L3H7	0.786400685119373
GTEX-13PVR-1726-SM-5Q5EC	0.780675203742916
GTEX-13SLW-2826-SM-5Q5ES	0.799528117870301
GTEX-13U4I-2626-SM-5SI9C	0.796402233918427
GTEX-13VXT-2026-SM-5L3EW	0.806421415422378
GTEX-13X6I-2726-SM-5Q5ET	0.79984412350949
GTEX-13X6K-2726-SM-5O9DG	0.772793987163512
GTEX-145LS-2926-SM-5O99G	0.792551980598047
GTEX-145ME-1126-SM-5SIAT	0.808678420218884
GTEX-145MO-2626-SM-5QGPD	0.783344115193193
GTEX-146FH-2426-SM-5Q5EW	0.809463518726406
GTEX-147GR-2826-SM-5RQK8	0.785416043109914
GTEX-147JS-2626-SM-5S2UX	0.783314730019568
GTEX-148VJ-2426-SM-5NQ9Y	0.793309730512692
GTEX-14A5H-1626-SM-5SIAN	0.75656395753565
GTEX-14A5I-2426-SM-5Q5CP	0.790424198399212
GTEX-14BMU-1326-SM-5RQIH	0.790756720016967
GTEX-14C39-1626-SM-5S2P4	0.790296175229696
GTEX-WFG8-1726-SM-4LVM6	0.776767019064543
GTEX-WHPG-1626-SM-4M1ZL	0.794453108359508
GTEX-WHWD-1526-SM-4OORV	0.807177853142115
GTEX-WI4N-2226-SM-4OOS9	0.778295229140155
GTEX-WQUQ-2626-SM-4MVNP	0.801824192367872
GTEX-WYVS-1126-SM-4SOJX	0.803959063614826
GTEX-X15G-1526-SM-4PQZM	0.796475781698496
GTEX-X4EO-2726-SM-4E3HS	0.777413513639744
GTEX-XAJ8-0726-SM-47JY5	0.79375758306832
GTEX-XUJ4-2126-SM-4BOOX	0.770545004281067
GTEX-XUW1-1826-SM-4BOQD	0.806200093800103
GTEX-XV7Q-2226-SM-4BRVY	0.798628419914689
GTEX-XXEK-1826-SM-4BRVC	0.787384776092079
GTEX-Y114-1626-SM-4TT7I	0.789275275614572
GTEX-Y3I4-1126-SM-4TT7Y	0.792160446087181
GTEX-Y5LM-1426-SM-5RQJL	0.809575488805552
GTEX-YEC3-2026-SM-4WWFL	0.817096171313006
GTEX-YECK-2826-SM-5IFHF	0.783852356689467
GTEX-YF7O-1626-SM-5IFII	0.76389794827865
GTEX-YJ8A-1726-SM-5P9IQ	0.812473332292904
GTEX-Z93S-2626-SM-57WBX	0.768185444658005
GTEX-ZA64-1426-SM-5CVMC	0.770921298379551
GTEX-ZAB4-2426-SM-5HL8A	0.784506867253631
GTEX-ZAB5-1426-SM-5HL9D	0.798513312091035
GTEX-ZAJG-2626-SM-5S2NU	0.796907853397681
GTEX-ZDTS-2726-SM-5L3E2	0.717244399132878
GTEX-ZF28-2526-SM-57WFH	0.776222874186007
GTEX-ZG7Y-1826-SM-4WWD3	0.787020139135715
GTEX-ZLFU-1426-SM-4WWEU	0.775115263471983
GTEX-ZLV1-1326-SM-4WWER	0.784495689631028
GTEX-ZP4G-1526-SM-57WE5	0.785155950500779
GTEX-ZPIC-2626-SM-57WE2	0.780629254550944
GTEX-ZPU1-1726-SM-4WWFV	0.787995905971514
GTEX-ZQG8-2426-SM-57WEE	0.768995847279221
GTEX-ZT9W-1726-SM-51MS3	0.779947246653318
GTEX-ZTSS-1226-SM-51MSZ	0.781327177792331
GTEX-ZTTD-2626-SM-57WEX	0.79153377908818
GTEX-ZV6S-1126-SM-57WE9	0.791454927668039
GTEX-ZVT2-1726-SM-51MRO	0.779019776472323
GTEX-ZVT3-2826-SM-5GU6A	0.764887690544337
GTEX-ZVT4-2626-SM-5N9GJ	0.796180745654325
GTEX-ZY6K-1326-SM-5GZWP	0.801147836470901
GTEX-ZYFG-1826-SM-5GZWX	0.774740090371833
GTEX-ZYT6-2826-SM-5GICX	0.782213618029217
GTEX-ZZ64-0826-SM-5E449	0.798877099253542
GTEX-111CU-1426-SM-5GZYP	0.809825373376761
GTEX-111VG-2226-SM-5N9DU	0.801305022934911
GTEX-111YS-1626-SM-5GZZ9	0.798065079550899
GTEX-1122O-1526-SM-5N9CL	0.810766889709782
GTEX-1128S-1626-SM-5H12O	0.808417302004644
GTEX-117YW-1826-SM-5PNY5	0.784482788184557
GTEX-117YX-0826-SM-5H11J	0.784637192487921
GTEX-11DXX-1826-SM-5H126	0.800315103223912
GTEX-11DXZ-1726-SM-5H12M	0.823901715249407
GTEX-11EQ9-1426-SM-5987G	0.798460645717168
GTEX-11GSP-1626-SM-5986N	0.747987938295229
GTEX-11I78-1226-SM-5A5K6	0.814729404671073
GTEX-11NSD-1626-SM-5986U	0.8228287264799
GTEX-11O72-2226-SM-5PNW2	0.795442176278229
GTEX-11ONC-2026-SM-5HL61	0.792263303896373
GTEX-11P7K-1526-SM-5EGI7	0.824878043285372
GTEX-11P81-1126-SM-5GU5G	0.81026596398409
GTEX-11P82-1026-SM-5BC5J	0.815895360565688
GTEX-11TTK-2426-SM-5PNYO	0.777539663106108
GTEX-11TUW-2026-SM-5EQL8	0.796517377380731
GTEX-11ZVC-2126-SM-5EGJ1	0.76540413832107
GTEX-1211K-1726-SM-5FQUJ	0.822059560679811
GTEX-12BJ1-2126-SM-5BC5O	0.805010302550928
GTEX-12C56-0626-SM-5EGGC	0.812539115902327
GTEX-12KS4-2426-SM-5LU8P	0.821896301193674
GTEX-12WSJ-1526-SM-5GCNI	0.791263876212133
GTEX-12WSL-1626-SM-5GCMU	0.79940113439865
GTEX-13111-0726-SM-5DUVE	0.815613708414664
GTEX-131XE-0826-SM-5HL9W	0.828056932605167
GTEX-132AR-2726-SM-5PNVN	0.816328109604349
GTEX-133LE-1526-SM-5IFEN	0.823690600205295
GTEX-1399R-2226-SM-5P9JB	0.782550912929411
GTEX-1399S-1926-SM-5J2M5	0.819404631874418
GTEX-139T6-1326-SM-5IFFO	0.812887655194545
GTEX-139YR-2126-SM-5KM11	0.822915652566602
GTEX-13CF3-1426-SM-5K7YY	0.781233825386919
GTEX-13D11-0826-SM-5KLZJ	0.811929425579504
GTEX-13FH7-1526-SM-5J2N6	0.757761406841108
GTEX-13FHP-2426-SM-5KLZ5	0.796562189618576
GTEX-13O21-2426-SM-5MR4A	0.809221671453797
GTEX-13O3O-2526-SM-5L3DR	0.815376247924311
GTEX-13O61-1626-SM-5KM3T	0.795824916135106
GTEX-13OVG-1426-SM-5K7VP	0.805891511117393
GTEX-13OW5-2626-SM-5MR3M	0.798239103062951
GTEX-13PL7-2526-SM-5IFGR	0.816947350835647
GTEX-13QBU-1826-SM-5IJG3	0.811918570739735
GTEX-13S86-1626-SM-5Q5C5	0.812806275645165
GTEX-13U4I-2426-SM-5LU34	0.789186481974945
GTEX-13W3W-2126-SM-5K7UX	0.805474499194155
GTEX-144GM-1226-SM-5LU52	0.815499250063038
GTEX-145LS-2726-SM-5Q5D8	0.789920314565593
GTEX-145LT-0926-SM-5LU9C	0.815322612089301
GTEX-145ME-0826-SM-5O9AF	0.805915966547873
GTEX-145MN-1726-SM-5SIA6	0.8154450515359
GTEX-145MO-2426-SM-5NQ9W	0.789748616656567
GTEX-146FQ-1926-SM-5NQBY	0.810597065648294
GTEX-147F3-1926-SM-5SIB9	0.817621696694319
GTEX-147JS-2526-SM-5S2Q8	0.806563498192544
GTEX-148VJ-2626-SM-5QGPI	0.785136516119334
GTEX-14AS3-1126-SM-5Q5CR	0.795176849811445
GTEX-14C38-2626-SM-5RQI4	0.734816945141539
GTEX-14DAR-1526-SM-5RQIX	0.806408932554964
GTEX-14E6E-1526-SM-5RQIG	0.786806131651689
GTEX-NFK9-2026-SM-3LK5K	0.827802303786509
GTEX-O5YW-1426-SM-3MJHF	0.81476198600042
GTEX-OHPM-1426-SM-3TW8Y	0.819545441556125
GTEX-OIZH-1426-SM-3NB1O	0.826690190872996
GTEX-OXRK-1726-SM-3NB16	0.824513160561074
GTEX-OXRL-1426-SM-3NM9E	0.794442548312782
GTEX-P4QT-1426-SM-3NMCX	0.815765273204533
GTEX-P78B-1726-SM-3P5ZV	0.820610083657986
GTEX-PLZ5-1126-SM-3P613	0.821228676997428
GTEX-PWCY-1026-SM-48TD4	0.825838343177121
GTEX-PWN1-1426-SM-48TDF	0.813030069765448
GTEX-PWOO-1326-SM-48TCJ	0.818800403815765
GTEX-PX3G-1426-SM-48U1J	0.824931112756952
GTEX-Q2AH-1226-SM-48TZL	0.813622528886373
GTEX-Q2AI-0926-SM-48U1F	0.814822491166117
GTEX-Q734-1126-SM-48TZY	0.818879174312988
GTEX-QCQG-1626-SM-48U26	0.813748664532167
GTEX-QDVJ-1326-SM-48U1X	0.810267895087532
GTEX-QDVN-1326-SM-48TZ3	0.814546995475433
GTEX-QEL4-1926-SM-4R1JI	0.82726769617588
GTEX-QLQ7-1126-SM-4R1KN	0.792008824130834
GTEX-QLQW-0426-SM-447A7	0.823312949334818
GTEX-QMRM-1226-SM-447C6	0.812277438528031
GTEX-QV31-0826-SM-4R1KR	0.821867383896779
GTEX-R53T-1326-SM-48FCQ	0.823968223415607
GTEX-R55D-1826-SM-48FEF	0.823575052197906
GTEX-R55G-1226-SM-48FDC	0.815143599918318
GTEX-RM2N-0926-SM-48FD1	0.82768385197125
GTEX-RU1J-1326-SM-46MUL	0.834310459454319
GTEX-S341-1426-SM-4AD6U	0.809177578181089
GTEX-S4P3-1226-SM-4AD4Y	0.824787908981762
GTEX-S4Q7-0826-SM-4AD5E	0.817915646309428
GTEX-S7SF-1926-SM-4AT5B	0.823374136223298
GTEX-SE5C-1526-SM-4BRWU	0.819018085815685
GTEX-SNOS-1226-SM-4DM5H	0.80508674400129
GTEX-T5JW-1126-SM-4DM5V	0.798326791246397
GTEX-T6MO-0826-SM-4DM51	0.805359057556021
GTEX-TKQ1-0626-SM-4DXTS	0.798505483448057
GTEX-TKQ2-1326-SM-4DXT9	0.831887981690182
GTEX-TML8-1326-SM-4DXTO	0.808523243165818
GTEX-U3ZM-1126-SM-4DXUB	0.816363228833755
GTEX-UJHI-1126-SM-4IHLN	0.80785789278654
GTEX-UJMC-1326-SM-4IHLS	0.823438590148166
GTEX-UPIC-1726-SM-4IHKG	0.829661598406741
GTEX-V955-1626-SM-4JBHJ	0.812057980996479
GTEX-VJYA-2026-SM-4KL1K	0.828788279457161
GTEX-W5WG-2426-SM-4LMI6	0.81403663639427
GTEX-WEY5-1426-SM-4LMJ3	0.783782570468199
GTEX-WFG7-1526-SM-4LVMG	0.817497005022405
GTEX-WFON-1426-SM-4LVMT	0.80852072823458
GTEX-WH7G-1326-SM-4LVMS	0.818333514104064
GTEX-WHWD-1226-SM-4OOS1	0.820226781196152
GTEX-WOFM-2026-SM-4OOSQ	0.801188706235718
GTEX-WQUQ-2526-SM-4MVNO	0.815210316911694
GTEX-X15G-1326-SM-4PQZJ	0.820507548391653
GTEX-X3Y1-1726-SM-4PQZL	0.818161225835498
GTEX-XAJ8-0426-SM-47JYJ	0.78317472548023
GTEX-XBED-1526-SM-4AT5W	0.810545603750096
GTEX-XBEW-1926-SM-4SOJO	0.82454498641777
GTEX-XGQ4-1226-SM-4AT67	0.797094656245847
GTEX-XMK1-1726-SM-4B64Z	0.81960967775056
GTEX-XQ8I-2126-SM-4BOOM	0.825782461744505
GTEX-XUJ4-2026-SM-4BOOW	0.800289966286516
GTEX-XUW1-1926-SM-4BOP1	0.815989430640326
GTEX-XUZC-1326-SM-4BRV2	0.816327645004863
GTEX-XV7Q-2126-SM-4BRVX	0.811595667718326
GTEX-XXEK-1926-SM-4BRVD	0.811471197322297
GTEX-XYKS-2226-SM-4E3IU	0.819104193977462
GTEX-Y114-1526-SM-4TT79	0.798092618419147
GTEX-Y3I4-1426-SM-4TT9C	0.779328467234522
GTEX-Y3IK-1826-SM-4WWDS	0.790704253648786
GTEX-Y5LM-1526-SM-4VDTA	0.813895646455565
GTEX-Y8E4-2426-SM-4WWDN	0.815632905476476
GTEX-Y8LW-1226-SM-4WWDP	0.770595209753258
GTEX-YB5E-1626-SM-5IFIQ	0.814245433513981
GTEX-YEC3-2426-SM-5IFJR	0.820190484224852
GTEX-YEC4-1926-SM-5IFHJ	0.803582640921867
GTEX-YF7O-1726-SM-5IFJ9	0.814100495939991
GTEX-Z93S-2426-SM-5HL8N	0.774625774190761
GTEX-ZAB4-2226-SM-5HL97	0.80372646876898
GTEX-ZF2S-1926-SM-4WWAN	0.81275759840436
GTEX-ZGAY-2126-SM-4YCFB	0.817845042754834
GTEX-ZLV1-1226-SM-4WWBX	0.821216946873338
GTEX-ZP4G-1726-SM-4WWCM	0.822551495435916
GTEX-ZPU1-1926-SM-57WDT	0.82829264800344
GTEX-ZTSS-1126-SM-5985O	0.834108853524929
GTEX-ZV7C-1526-SM-5NQ72	0.81665189723063
GTEX-ZVP2-1526-SM-5NQ82	0.816887432409333
GTEX-ZXES-1626-SM-5NQ7L	0.791066536652234
GTEX-ZY6K-1226-SM-5GZYL	0.825525682531367
GTEX-ZYFC-2626-SM-5NQ6S	0.793595998555847
GTEX-ZYFG-1926-SM-5GID5	0.785165509804045
GTEX-ZYVF-2826-SM-5GIDK	0.766527358891671
GTEX-ZYWO-1626-SM-5E44H	0.810698695051047
GTEX-ZZ64-0726-SM-5GZX4	0.819159747528504
