## Additional file 6 for "Transcriptome diversity is a systematic source of bias in RNA-sequencing data": arora_gtex_xena_TPM_esophagus_gas.txt

sample_id	transcriptome_diversity
GTEX-111YS-0826-SM-5GZYK	0.79477341884297
GTEX-1122O-1826-SM-5EGIP	0.791407171124844
GTEX-1192X-1826-SM-5GIE2	0.773103721206609
GTEX-11DXX-1226-SM-5GICD	0.79850708448991
GTEX-11DXY-1326-SM-5987Z	0.807224808947795
GTEX-11DYG-1926-SM-5H12I	0.789062976987393
GTEX-11EM3-0926-SM-5A5KK	0.807504762778896
GTEX-11EQ9-0926-SM-5HL6I	0.792991865995792
GTEX-11NUK-1726-SM-5A5L2	0.783657893628305
GTEX-11O72-2026-SM-5N9G8	0.804543487576562
GTEX-11OF3-2326-SM-5GU73	0.803477734561043
GTEX-11P7K-1426-SM-5EGKY	0.792112205859747
GTEX-11P81-1026-SM-5GU54	0.804763138381394
GTEX-11P82-0426-SM-5HL5D	0.780389793291827
GTEX-11UD2-1526-SM-5EQLQ	0.79676560322955
GTEX-11VI4-0826-SM-5GU5N	0.793585613492935
GTEX-11WQK-2226-SM-5CVL7	0.800040815584326
GTEX-11XUK-0926-SM-5EQL3	0.799180181147711
GTEX-11ZTS-2726-SM-5EQLU	0.803773045123956
GTEX-12696-1526-SM-5EGL6	0.783063220497506
GTEX-12BJ1-1526-SM-5LUAQ	0.784852448363835
GTEX-12C56-0426-SM-5FQU1	0.779984028541197
GTEX-12WSD-2026-SM-5HL7D	0.794611757863031
GTEX-12WSK-1326-SM-5CVNM	0.793346730909837
GTEX-12WSN-1826-SM-5LZUT	0.795529638926337
GTEX-131XE-1526-SM-5KM1A	0.801774743132641
GTEX-131XF-1126-SM-5HL8J	0.787273066421472
GTEX-132AR-2526-SM-5PNVM	0.798121010710166
GTEX-132NY-2026-SM-5L3FM	0.779307503876729
GTEX-132QS-1626-SM-5K7YZ	0.780311769135341
GTEX-1339X-1126-SM-5J2OI	0.800431009452237
GTEX-1399R-0926-SM-5J2N8	0.783213416257889
GTEX-1399S-1526-SM-5P9JC	0.773543934511668
GTEX-139T6-0826-SM-5J1O2	0.794972298676521
GTEX-139YR-1826-SM-5LZXA	0.796959671972614
GTEX-13D11-2026-SM-5IJBK	0.797973540722345
GTEX-13FH7-0626-SM-5KLZD	0.772336957695875
GTEX-13FLV-1326-SM-5L3EJ	0.77742465722337
GTEX-13FTW-1926-SM-5K7Y4	0.782653190176253
GTEX-13N1W-1926-SM-5IJCH	0.791360683392268
GTEX-13NYB-1326-SM-5K7Y1	0.785163207088179
GTEX-13O21-0726-SM-5L3EG	0.784308508054142
GTEX-13O61-1226-SM-5KM21	0.783730708790401
GTEX-13OVH-1826-SM-5K7YW	0.795779907997969
GTEX-13OVJ-1426-SM-5K7Z2	0.774138401831963
GTEX-13OVL-2726-SM-5J2MP	0.7780033335271
GTEX-13OW6-1626-SM-5IJD5	0.803088686733901
GTEX-13OW7-1926-SM-5LUB4	0.806467213944945
GTEX-13OW8-2426-SM-5L3ID	0.788878240342129
GTEX-13PL7-0526-SM-5J2MQ	0.767491655318454
GTEX-13PVQ-1926-SM-5L3GN	0.790856573408015
GTEX-13QBU-0826-SM-5IJBU	0.793059897042963
GTEX-13QJ3-1926-SM-5QGQM	0.793909664929155
GTEX-13RTK-0426-SM-5RQHT	0.788290308064343
GTEX-13U4I-1326-SM-5KM25	0.783749623974094
GTEX-13VXU-1126-SM-5LU3U	0.81017278432689
GTEX-13W3W-1826-SM-5IJDE	0.799828687500877
GTEX-13X6H-1526-SM-5Q5E2	0.756791664478789
GTEX-144GM-1626-SM-5O9AG	0.762314916185349
GTEX-145MF-1526-SM-5LU95	0.793767834973261
GTEX-146FH-1926-SM-5Q5B2	0.78797164855471
GTEX-148VI-1226-SM-5RQJR	0.803043073750665
GTEX-1497J-2126-SM-5NQB8	0.815028466815348
GTEX-14BMU-1026-SM-5RQJ5	0.797541841719181
GTEX-14DAQ-1626-SM-5S2R1	0.795598112463122
GTEX-14DAR-0726-SM-5RQIA	0.787323471374305
GTEX-14E7W-1926-SM-5S2R9	0.798320947471757
GTEX-V955-1226-SM-4JBI9	0.791249056981156
GTEX-VUSG-1026-SM-4KKZN	0.816045959039878
GTEX-W5WG-2726-SM-4LMIC	0.78218995063187
GTEX-WFG7-1226-SM-4LMK2	0.781603799778525
GTEX-WFG8-1126-SM-4LVN1	0.790883681117143
GTEX-WFON-1026-SM-4LVMD	0.795051348274494
GTEX-WQUQ-1826-SM-4OOSD	0.797024118440548
GTEX-WYVS-1026-SM-4SOJW	0.795761117305335
GTEX-WZTO-1726-SM-4PQYV	0.811081923857085
GTEX-X15G-1026-SM-4PQZF	0.789139184611867
GTEX-X3Y1-1126-SM-4PQZ9	0.799393592856646
GTEX-X4LF-0826-SM-4QASC	0.777825504450236
GTEX-X5EB-1026-SM-46MVU	0.794444646285271
GTEX-X8HC-1326-SM-46MWB	0.808246343248253
GTEX-XBED-1126-SM-48TCF	0.810524007930295
GTEX-XBEW-1526-SM-4AT4K	0.794282234875492
GTEX-XGQ4-1626-SM-4AT6J	0.796564175152162
GTEX-XQ3S-1026-SM-4BOPJ	0.780438191413215
GTEX-XQ8I-1826-SM-4BOOJ	0.795919857625579
GTEX-XUZC-0526-SM-4BOPF	0.777136023057036
GTEX-XXEK-0526-SM-4BRWD	0.802713417802622
GTEX-XYKS-1026-SM-4BRVH	0.792184582798578
GTEX-Y111-1826-SM-4SOIR	0.800662482838436
GTEX-Y114-1126-SM-4TT7V	0.782355752884393
GTEX-Y3I4-0926-SM-4TT2B	0.792460729855512
GTEX-Y3IK-1326-SM-4YCD8	0.774476179256641
GTEX-Y8E4-1926-SM-4VBPW	0.779470924232474
GTEX-YB5E-1026-SM-5IFI2	0.782970849608064
GTEX-YB5K-0626-SM-5LUB5	0.792579527127689
GTEX-YEC3-2326-SM-5IFJF	0.795783077692123
GTEX-YEC4-1226-SM-5CVLX	0.791743016553002
GTEX-YJ8A-1426-SM-5PNV7	0.786815345877784
GTEX-YJ8O-0326-SM-5RQJW	0.786136923637068
GTEX-Z9EW-0326-SM-5CVM8	0.794626527565209
GTEX-ZAK1-1826-SM-5HL93	0.796068882733092
GTEX-ZF2S-1326-SM-4WWAZ	0.769757706569306
GTEX-ZGAY-1526-SM-4WWEO	0.784006853027727
GTEX-ZP4G-1126-SM-4WWCI	0.774971457821651
GTEX-ZPIC-1926-SM-57WFQ	0.786463568966275
GTEX-ZT9W-1426-SM-4YCD2	0.790284413018478
GTEX-ZTSS-0826-SM-5985L	0.800890790724278
GTEX-ZV7C-1326-SM-5BC7G	0.808729241403217
GTEX-ZVP2-1426-SM-5NQ7P	0.792014421552729
GTEX-ZVZP-1626-SM-5GIDJ	0.798240945905803
GTEX-ZY6K-0826-SM-5A5L7	0.794924524257141
GTEX-ZYFC-2226-SM-5NQ96	0.813715396163435
GTEX-ZYFG-1226-SM-5GIC7	0.809045105394369
GTEX-ZYVF-2526-SM-5E45C	0.807260869510626
GTEX-ZYW4-1626-SM-5GIE6	0.789600360071261
GTEX-ZYWO-1126-SM-5U3SH	0.79912399172386
