## Additional file 6 for "Transcriptome diversity is a systematic source of bias in RNA-sequencing data": arora_gtex_xena_TPM_esophagus_muc.txt

sample_id	transcriptome_diversity
GTEX-111CU-0726-SM-5GZYD	0.746512065026413
GTEX-111YS-0926-SM-5EGGI	0.731661749371854
GTEX-1122O-1726-SM-5GICM	0.691985627341603
GTEX-11DXX-1126-SM-5GZZK	0.726822216635524
GTEX-11DXY-1426-SM-5N9CN	0.701539716168367
GTEX-11DYG-1326-SM-5N9DO	0.794187484382138
GTEX-11DZ1-2026-SM-5A5KG	0.765361175445352
GTEX-11EQ9-0726-SM-5A5K2	0.708392675715876
GTEX-11GSP-1826-SM-5N9DQ	0.733166938247018
GTEX-11LCK-1726-SM-5S2OQ	0.71076574967249
GTEX-11NSD-1126-SM-5N9BQ	0.718359571851057
GTEX-11NUK-1326-SM-5P9GN	0.729774802382791
GTEX-11P7K-1326-SM-5BC5G	0.671806760939683
GTEX-11P81-0826-SM-5P9GR	0.702727332493875
GTEX-11P82-0526-SM-5986P	0.706986478636939
GTEX-11TT1-0526-SM-5P9JO	0.735899111553249
GTEX-11TUW-1326-SM-5EQKV	0.744575460454761
GTEX-11VI4-0526-SM-5EQ48	0.763290135226926
GTEX-11ZTS-2626-SM-5EGIC	0.704679359073996
GTEX-11ZU8-1526-SM-5EGHX	0.726718079546009
GTEX-1211K-0926-SM-5FQTL	0.737046002024746
GTEX-1212Z-2126-SM-5FQTM	0.765208534015228
GTEX-12696-1326-SM-5FQTJ	0.725285554214528
GTEX-12C56-1226-SM-5FQSU	0.709582507453168
GTEX-12KS4-0926-SM-5BC5S	0.755936640967518
GTEX-12WSA-1426-SM-5EGJU	0.76938128288203
GTEX-12WSD-1826-SM-5GCOA	0.712554106170805
GTEX-12WSK-1126-SM-5LZV8	0.721847884510074
GTEX-12WSL-1526-SM-5GCP8	0.741365041201109
GTEX-12ZZX-1326-SM-5DUWI	0.71888520124766
GTEX-131XE-1426-SM-5HL7V	0.709246155278317
GTEX-131XF-0826-SM-5GICG	0.73906603372458
GTEX-131XG-1026-SM-5GCMX	0.719671833392317
GTEX-131YS-1426-SM-5IJF7	0.717947856004721
GTEX-132AR-2226-SM-5J2NT	0.686703503580308
GTEX-132Q8-1826-SM-5EGIY	0.777586103883456
GTEX-132QS-1426-SM-5P9GE	0.71394290156139
GTEX-133LE-0626-SM-5IFFJ	0.762268988220789
GTEX-1399R-0826-SM-5IJEL	0.681282001755046
GTEX-1399S-1326-SM-5P9GH	0.694535925818508
GTEX-1399U-1026-SM-5J1OC	0.757484301458665
GTEX-139T6-0626-SM-5IFF9	0.72890736295027
GTEX-139TU-1226-SM-5J2NL	0.765470386887184
GTEX-139UW-1126-SM-5IJEJ	0.769815153161717
GTEX-139YR-1726-SM-5IFFK	0.697963407755136
GTEX-13CF3-1626-SM-5IFG9	0.745766393375179
GTEX-13D11-1926-SM-5IFGB	0.717210540099622
GTEX-13FH7-0526-SM-5IJF8	0.733679109157151
GTEX-13FHO-1726-SM-5IFGM	0.747102002493687
GTEX-13FLV-1126-SM-5J2NO	0.753140566165236
GTEX-13FTW-1626-SM-5KM4N	0.721435900129923
GTEX-13FTX-0526-SM-5IFGS	0.704951180021239
GTEX-13G51-0926-SM-5IFFU	0.744046799104296
GTEX-13O1R-1326-SM-5IJF5	0.758690569559203
GTEX-13O21-0626-SM-5IJDI	0.755339647050605
GTEX-13OVG-0626-SM-5IFEP	0.695418487332092
GTEX-13OVJ-1226-SM-5L3HA	0.75783886406692
GTEX-13OW8-2326-SM-5L3I9	0.737670974387515
GTEX-13PVQ-1726-SM-5IFF3	0.76988857279244
GTEX-13PVR-1826-SM-5Q5CC	0.697718513081816
GTEX-13QBU-1026-SM-5LU3R	0.727380930594272
GTEX-13QJ3-1726-SM-5RQK9	0.71715481232866
GTEX-13S86-0826-SM-5SI6J	0.7304642898112
GTEX-13U4I-1126-SM-5LU3S	0.750269990623048
GTEX-13W3W-1626-SM-5LU35	0.740224495723562
GTEX-13X6H-1326-SM-5LU42	0.737922233841686
GTEX-13X6K-2126-SM-5O9D4	0.761138683623647
GTEX-144FL-2726-SM-5O98Z	0.757299322227529
GTEX-144GN-0626-SM-5O9B2	0.750934195781006
GTEX-144GO-2726-SM-5O9A2	0.793476639639042
GTEX-145LS-1826-SM-5LUAZ	0.781233474257619
GTEX-145ME-0526-SM-5QGQV	0.757605230335198
GTEX-145MN-1026-SM-5NQ9G	0.727817490139527
GTEX-145MO-1426-SM-5Q5BS	0.744947118872587
GTEX-146FH-1726-SM-5QGQ2	0.733549404489102
GTEX-146FR-0426-SM-5SI97	0.724947712495612
GTEX-147F3-0826-SM-5NQA7	0.724442089189538
GTEX-1497J-2726-SM-5SI9W	0.744311532870588
GTEX-14AS3-0626-SM-5QGQD	0.685668691334054
GTEX-14BIN-2726-SM-5RQIE	0.70890588248046
GTEX-14BMU-0926-SM-5S2QB	0.735326883150417
GTEX-14C38-2126-SM-5RQJO	0.714923719767976
GTEX-14DAQ-1426-SM-5RQJD	0.73587989801718
GTEX-14E6E-0726-SM-5S2R3	0.722596079133908
GTEX-14H4A-1626-SM-5SI69	0.700104875392317
GTEX-N7MT-0326-SM-48TDP	0.750816288767657
GTEX-NFK9-1126-SM-3LK78	0.720726418871251
GTEX-NPJ8-1926-SM-3MJGB	0.747280219561082
GTEX-O5YV-1026-SM-3LK72	0.723074822710208
GTEX-OIZG-1026-SM-3LK5X	0.707419930804009
GTEX-OIZH-0626-SM-3NB1L	0.710809456826831
GTEX-OIZI-1426-SM-3NB1T	0.731322613953098
GTEX-OOBK-0625-SM-3LK5P	0.732055643167436
GTEX-OXRK-1326-SM-3NB1A	0.720118902387805
GTEX-OXRL-0626-SM-3NM9C	0.752801807496664
GTEX-OXRN-1726-SM-3NM9B	0.701756992343059
GTEX-P4PP-0626-SM-3NM9X	0.75771239805709
GTEX-P4PQ-0626-SM-3NMCU	0.728090597668112
GTEX-P4QS-0626-SM-3NMD1	0.781195470551218
GTEX-P4QT-0626-SM-3NMCP	0.748719242012096
GTEX-P78B-1026-SM-3NMC4	0.7763052848624
GTEX-PLZ4-1626-SM-3P618	0.723781724212961
GTEX-PLZ5-0926-SM-3TW8L	0.733665938666235
GTEX-PLZ6-0526-SM-3P61C	0.700772795348846
GTEX-PSDG-1326-SM-48TD2	0.773538189252578
GTEX-PVOW-1626-SM-48TC9	0.73719024751822
GTEX-PWCY-0726-SM-48TCS	0.712636515548803
GTEX-PWN1-0626-SM-48TDT	0.716176915378765
GTEX-Q2AH-0826-SM-48TZN	0.731297263550903
GTEX-Q2AI-0626-SM-48TZU	0.707215736347456
GTEX-QCQG-0626-SM-48U21	0.734489031083112
GTEX-QDVJ-0726-SM-48U1W	0.703632830520774
GTEX-QDVN-1026-SM-48TZA	0.740666241461698
GTEX-QEG5-1426-SM-447AS	0.745731314870735
GTEX-QESD-0826-SM-47J4G	0.72126920897736
GTEX-QLQ7-0926-SM-447BC	0.745890783860041
GTEX-QLQW-0526-SM-4R1KS	0.748432790590883
GTEX-QV44-1126-SM-4R1KO	0.719143480271608
GTEX-QVUS-0626-SM-447CC	0.740081583337327
GTEX-R3RS-1326-SM-48FE7	0.746167206437165
GTEX-R45C-1226-SM-48FEE	0.78421063717499
GTEX-R53T-1126-SM-48FD4	0.736207835266307
GTEX-R55C-0826-SM-48FCL	0.719779003477528
GTEX-R55D-1126-SM-48FEB	0.774123907141322
GTEX-R55E-1326-SM-48FCR	0.738847749243989
GTEX-R55G-1026-SM-48FDI	0.719183337857199
GTEX-RM2N-0726-SM-48FD5	0.739008716627298
GTEX-RN64-1026-SM-48FDX	0.693074548495615
GTEX-RNOR-1226-SM-48FDQ	0.758536829904714
GTEX-RTLS-1126-SM-46MUQ	0.74922550283421
GTEX-RU72-0726-SM-46MUW	0.774430412691023
GTEX-S32W-0926-SM-4AD5X	0.71611011588625
GTEX-S33H-0826-SM-4AD5Y	0.732225296027897
GTEX-S341-0526-SM-4AD5U	0.717178085914814
GTEX-S3XE-0926-SM-4AD4S	0.724795759935841
GTEX-S4P3-0426-SM-4AD56	0.720779492446338
GTEX-S4Q7-0626-SM-4AD5M	0.721532884993689
GTEX-S95S-0426-SM-4B64I	0.724441689104359
GTEX-SE5C-1226-SM-4BRWV	0.7180319157945
GTEX-SNMC-0526-SM-4DM69	0.711477600513601
GTEX-T2IS-0826-SM-4DM6L	0.747476208264534
GTEX-T5JC-1726-SM-4DM6U	0.745179379664772
GTEX-T5JW-1326-SM-4DM5G	0.741471701999063
GTEX-T6MO-0526-SM-4DM6R	0.715822365830376
GTEX-T8EM-0526-SM-4DM64	0.699778902493431
GTEX-TKQ1-0326-SM-4DXSM	0.723744186332932
GTEX-TML8-1526-SM-4DXUX	0.711586615051347
GTEX-TSE9-1226-SM-4DXTM	0.762982489384527
GTEX-U3ZH-1026-SM-4DXUZ	0.734607418521148
GTEX-U3ZM-0526-SM-4DXTB	0.722271770894415
GTEX-U4B1-0826-SM-4DXTW	0.733710822003257
GTEX-U8XE-1726-SM-4E3IF	0.725852912771661
GTEX-UPIC-1026-SM-4IHLT	0.75095355559871
GTEX-UPK5-1226-SM-4IHL8	0.753772493399076
GTEX-V955-1126-SM-4JBH3	0.745606570463628
GTEX-VJYA-0726-SM-4KL1T	0.717381214544757
GTEX-VUSG-1226-SM-4KKZF	0.709510937724128
GTEX-W5WG-1626-SM-4LMKG	0.717081482755604
GTEX-WEY5-0926-SM-4LMI4	0.759290549160597
GTEX-WFJO-0826-SM-4LVM5	0.737114015990131
GTEX-WOFM-0626-SM-4OOS3	0.741785310949763
GTEX-WQUQ-1626-SM-4OOSH	0.725758967937942
GTEX-WRHK-0526-SM-4MVOF	0.717996312445966
GTEX-WVLH-1426-SM-4MVNX	0.725275921361485
GTEX-X15G-0826-SM-4PQZD	0.71992597176921
GTEX-X3Y1-1326-SM-4PQZB	0.711234032155963
GTEX-X4EO-1226-SM-4QARR	0.74110895040263
GTEX-X4XY-1726-SM-46MVO	0.708010611323681
GTEX-X585-1226-SM-46MW7	0.767941462483651
GTEX-XBED-1026-SM-48TCB	0.724770436883573
GTEX-XBEW-1326-SM-4AT63	0.716019811151948
GTEX-XGQ4-1526-SM-4AT6H	0.721845567654971
GTEX-XLM4-2326-SM-4TT2D	0.774295310314999
GTEX-XMK1-1326-SM-4B65Q	0.727388162333483
GTEX-XOTO-2126-SM-4B64U	0.732406456475346
GTEX-XQ3S-1126-SM-4BOPK	0.710336190431267
GTEX-XQ8I-1526-SM-4BOOH	0.721923019679078
GTEX-XUZC-0426-SM-4BOPE	0.730143705088435
GTEX-XV7Q-1126-SM-4BRVS	0.757783795261329
GTEX-XXEK-0326-SM-4BRVV	0.709884090886475
GTEX-XYKS-1526-SM-4BRUP	0.726611931146353
GTEX-Y111-1626-SM-57WCY	0.786031822854085
GTEX-Y3I4-1226-SM-4TT8N	0.710799843345269
GTEX-Y3IK-1126-SM-51MSV	0.681193239293247
GTEX-Y5V5-1626-SM-4VDSG	0.715598618577157
GTEX-Y5V6-1026-SM-4VBS2	0.746252087557553
GTEX-Y8E4-1726-SM-5LU9G	0.721307372365428
GTEX-Y8LW-0726-SM-5IFI1	0.73798430781814
GTEX-Y9LG-0626-SM-4WWDH	0.712754989726536
GTEX-YB5E-0926-SM-4WWDQ	0.685491115711721
GTEX-YEC3-2526-SM-4YCDN	0.713943443147832
GTEX-YF7O-0926-SM-5IFIF	0.740419602123108
GTEX-YFC4-1226-SM-5LU9R	0.722187725445744
GTEX-Z9EW-0526-SM-5HL8S	0.719235344564059
GTEX-ZA64-0626-SM-5HL9O	0.728088478214125
GTEX-ZAB4-1126-SM-5HL86	0.75659445120458
GTEX-ZAB5-0926-SM-5CVMV	0.762005310490103
GTEX-ZC5H-1326-SM-5HL7E	0.702702882492106
GTEX-ZDYS-0826-SM-4WWCR	0.735242141203427
GTEX-ZE9C-1126-SM-4WWBD	0.71041518811987
GTEX-ZF29-1326-SM-4WWB6	0.71491953051484
GTEX-ZF3C-1626-SM-4WWB4	0.772407313110399
GTEX-ZG7Y-1126-SM-4WWEZ	0.696152359492978
GTEX-ZGAY-1126-SM-4WWBS	0.705051051725593
GTEX-ZLV1-0526-SM-4WWD4	0.701113781440315
GTEX-ZPCL-1426-SM-57WEC	0.73084427552989
GTEX-ZPU1-1426-SM-4WWFU	0.74657889128709
GTEX-ZQUD-0426-SM-57WFR	0.728019095167025
GTEX-ZT9W-1326-SM-51MTB	0.691878219879701
GTEX-ZT9X-0526-SM-5GCOP	0.766912077022303
GTEX-ZTPG-1626-SM-5DUX2	0.710544757877228
GTEX-ZTSS-0626-SM-59867	0.681545091277456
GTEX-ZTX8-0226-SM-5E44D	0.724902854581924
GTEX-ZVE2-1326-SM-5NQ94	0.766991915418423
GTEX-ZVP2-1326-SM-57WCE	0.69561045139218
GTEX-ZVT2-1326-SM-5E45H	0.699611691876031
GTEX-ZY6K-0626-SM-59HJL	0.733631746347169
GTEX-ZYT6-1126-SM-5GZYR	0.755938745027808
GTEX-ZYVF-2226-SM-5GIDD	0.742507760600887
GTEX-ZYW4-1326-SM-5E45N	0.77368378555096
GTEX-ZZ64-0226-SM-5E44X	0.747618550788682
GTEX-ZZPT-1426-SM-5N9C5	0.77768944904649
