## Additional file 6 for "Transcriptome diversity is a systematic source of bias in RNA-sequencing data": arora_gtex_xena_TPM_esophagus_mus.txt

sample_id	transcriptome_diversity
GTEX-111CU-0626-SM-5EGHL	0.794349709781813
GTEX-111YS-1026-SM-5GZYE	0.794148295926946
GTEX-113JC-0926-SM-5H114	0.803957641512195
GTEX-117YW-2026-SM-5N9BH	0.782456291573664
GTEX-11DXX-1026-SM-5H11E	0.790497953049769
GTEX-11DXY-1526-SM-5H129	0.784053195223829
GTEX-11DYG-1426-SM-5A5JR	0.775100900623423
GTEX-11EQ9-0826-SM-5986Y	0.7839555189651
GTEX-11GSP-1726-SM-5A5LI	0.803419441355123
GTEX-11I78-1426-SM-5PNVY	0.804142001663543
GTEX-11LCK-1626-SM-5PNYB	0.783024674227798
GTEX-11NSD-1226-SM-5986Q	0.787455086443281
GTEX-11ONC-1426-SM-5N9F4	0.786692144160973
GTEX-11P7K-1226-SM-5HL4X	0.774663551852207
GTEX-11P81-0926-SM-59874	0.785649646594891
GTEX-11P82-0626-SM-5PNYK	0.780189655216888
GTEX-11VI4-0626-SM-5EQLO	0.775867345051732
GTEX-11ZTT-0926-SM-5EQMS	0.789938144871667
GTEX-11ZUS-0926-SM-5FQSY	0.80388582378814
GTEX-1211K-1026-SM-5EQ4B	0.786288452953088
GTEX-1212Z-2026-SM-5N9EA	0.747104058260596
GTEX-12696-1426-SM-5EGJ6	0.786265392762018
GTEX-12BJ1-1426-SM-5BC5Q	0.77730794122686
GTEX-12C56-1126-SM-5FQTO	0.779438468415022
GTEX-12WSJ-0726-SM-5GCN6	0.776707585258263
GTEX-12WSL-1326-SM-5LZVW	0.803160838882367
GTEX-12ZZY-1526-SM-5LZWF	0.795410548641328
GTEX-13111-0926-SM-5DUVQ	0.773691953272032
GTEX-13113-1026-SM-5LZWM	0.779625749302723
GTEX-131XE-1226-SM-5EGKF	0.793030056034401
GTEX-131XF-0926-SM-5BC69	0.781710791516773
GTEX-132AR-2326-SM-5IJDY	0.785942976997297
GTEX-133LE-0726-SM-5P9IZ	0.774053789230879
GTEX-1399R-0726-SM-5KM2A	0.791339006522883
GTEX-139D8-1426-SM-5IJEX	0.793622648335017
GTEX-139T6-0726-SM-5PNVK	0.778835679041081
GTEX-139TU-1326-SM-5LZXW	0.787576036689032
GTEX-139YR-1626-SM-5IJGK	0.776453105975089
GTEX-13FLV-1226-SM-5IJBZ	0.787720992937665
GTEX-13FTW-1526-SM-5LZXC	0.795744739654248
GTEX-13G51-1026-SM-5K7YQ	0.780841083395413
GTEX-13NYB-0826-SM-5MR4V	0.761701766225548
GTEX-13O1R-1526-SM-5J1O7	0.790323778566443
GTEX-13O21-0826-SM-5J2NU	0.767489386646839
GTEX-13O3P-1326-SM-5K7Y8	0.796146394885233
GTEX-13OVG-0926-SM-5J2OJ	0.783705019655877
GTEX-13OVJ-1326-SM-5K7Z9	0.774642118306815
GTEX-13OW6-1426-SM-5L3EU	0.799885675163232
GTEX-13OW8-2226-SM-5K7Z4	0.800378845273749
GTEX-13PL7-0326-SM-5IJEK	0.781699872287292
GTEX-13PVQ-1826-SM-5L3GU	0.786763551073027
GTEX-13QBU-0926-SM-5K7WQ	0.781465216387698
GTEX-13QJ3-1826-SM-5S2PT	0.782161858260134
GTEX-13S86-0726-SM-5Q5DH	0.810873345589977
GTEX-13U4I-1226-SM-5LU5M	0.795564670783297
GTEX-13W3W-1726-SM-5LU4A	0.789007961425471
GTEX-13X6H-1426-SM-5SI91	0.752258800304044
GTEX-13YAN-2026-SM-5Q5EY	0.816223188823847
GTEX-145LT-1226-SM-5Q5BZ	0.763977485209282
GTEX-145LV-1426-SM-5Q5BV	0.791090181544555
GTEX-145ME-0626-SM-5O99Q	0.794878753771764
GTEX-145MH-1226-SM-5RQJT	0.776078229384924
GTEX-145MO-1526-SM-5QGQC	0.773111093500887
GTEX-146FH-1626-SM-5NQ9H	0.79338502174072
GTEX-146FR-0526-SM-5Q5EX	0.797924240682373
GTEX-14753-1926-SM-5NQAA	0.788196853053021
GTEX-148VJ-1126-SM-5NQBZ	0.780939113920413
GTEX-14AS3-0726-SM-5S2NY	0.801950331599456
GTEX-14B4R-0426-SM-5Q5EI	0.78165992711559
GTEX-14BMV-1426-SM-5S2WA	0.755189587459074
GTEX-14C5O-1726-SM-5RQI9	0.77726246715275
GTEX-NFK9-1226-SM-3LK79	0.796375877650168
GTEX-NPJ8-2026-SM-3TW91	0.804179133275531
GTEX-O5YT-0726-SM-3MJHA	0.796634454846493
GTEX-OHPM-0726-SM-3LK7A	0.790788636493573
GTEX-OIZG-0926-SM-3LK5Y	0.804185125004107
GTEX-OIZI-1326-SM-3NB1B	0.766261525220744
GTEX-OOBK-0726-SM-3LK5Q	0.792891120488587
GTEX-OXRL-0726-SM-3NM9A	0.760533970231996
GTEX-P4PP-0726-SM-3NM9S	0.776746448428831
GTEX-P4PQ-0726-SM-3NMCR	0.783476882909684
GTEX-P4QS-0726-SM-3NMCZ	0.790914739996957
GTEX-P78B-1126-SM-3P615	0.769844349131535
GTEX-PLZ5-0826-SM-3P5ZW	0.813147708746931
GTEX-PLZ6-0626-SM-3P61B	0.773970545101127
GTEX-POMQ-0626-SM-3P61E	0.790940005587745
GTEX-PSDG-1426-SM-48TD1	0.808310415277604
GTEX-PWCY-0826-SM-48TCR	0.788733486933461
GTEX-PWN1-0726-SM-48TDR	0.779634610576051
GTEX-PWOO-1026-SM-48TCN	0.795633474521999
GTEX-PX3G-0726-SM-48TZT	0.778541308860245
GTEX-Q734-0826-SM-48U1G	0.801716190983727
GTEX-QCQG-0726-SM-48U1Z	0.777383709284932
GTEX-QDT8-1326-SM-48TYY	0.785019365092119
GTEX-QDVJ-0826-SM-48U1S	0.790064392011231
GTEX-QDVN-1126-SM-48TZ7	0.793759779982081
GTEX-QEG5-1326-SM-4R1JS	0.806714163776707
GTEX-QEL4-1526-SM-447AB	0.804931276067038
GTEX-QESD-0726-SM-4R1KQ	0.783698868748718
GTEX-QLQ7-1026-SM-447BB	0.789526641305166
GTEX-QLQW-0626-SM-447A6	0.776188111634474
GTEX-QMRM-0926-SM-447BR	0.781146487198334
GTEX-QV44-1026-SM-447CG	0.782908052676386
GTEX-R53T-1026-SM-48FCO	0.80348446477669
GTEX-R55C-0726-SM-48FCN	0.791244413889836
GTEX-R55D-1226-SM-48FE9	0.81558422692796
GTEX-R55G-0926-SM-48FDN	0.794782991353685
GTEX-REY6-1426-SM-48FDK	0.790730124050868
GTEX-RM2N-0626-SM-48FD6	0.776128379824715
GTEX-RNOR-1326-SM-48FDE	0.792079598636584
GTEX-RTLS-1226-SM-46MUP	0.794148705778492
GTEX-RU1J-0426-SM-46MUK	0.802850903187151
GTEX-RU72-0826-SM-46MUS	0.794543529028292
GTEX-RUSQ-0926-SM-47JWU	0.787431050022212
GTEX-RWS6-0726-SM-47JXI	0.790348167184372
GTEX-RWSA-1326-SM-47JX9	0.781521712888807
GTEX-S32W-1026-SM-4AD5W	0.788938501345207
GTEX-S341-0426-SM-4AD5L	0.793231036463629
GTEX-S3XE-0826-SM-4AD4U	0.805128279520753
GTEX-S4P3-0526-SM-4AD58	0.788703870112451
GTEX-S4Q7-0526-SM-4AD5N	0.791890009484514
GTEX-S7SF-1026-SM-4AD4I	0.803863849373942
GTEX-S95S-0326-SM-4B66U	0.79682100793995
GTEX-SE5C-1326-SM-4BRUH	0.821649358064705
GTEX-SIU7-1326-SM-4BRWW	0.810614065991094
GTEX-SNMC-0426-SM-4DM5Y	0.774341302295221
GTEX-SNOS-0726-SM-4DM5Z	0.798514199841837
GTEX-T2IS-0926-SM-4DM5B	0.785489445184219
GTEX-T5JC-1826-SM-4DM6E	0.77979956803233
GTEX-T5JW-1426-SM-4DM5Q	0.789575815131645
GTEX-T6MN-1526-SM-4DM5P	0.788128505434302
GTEX-T6MO-0626-SM-4DM6P	0.784681016330772
GTEX-TKQ1-0426-SM-4DXT4	0.800586515143454
GTEX-TKQ2-1226-SM-4DXSV	0.789193337157629
GTEX-TML8-1426-SM-4DXUT	0.787087337076716
GTEX-TMMY-1226-SM-4DXT6	0.804738218896003
GTEX-U3ZH-1126-SM-4DXUG	0.784426153424867
GTEX-U3ZN-1826-SM-4DXUY	0.762507448239311
GTEX-U4B1-0926-SM-4DXUV	0.817001034249632
GTEX-U8XE-1826-SM-4E3HV	0.797321552343978
GTEX-UJHI-0926-SM-4IHKF	0.79714314208092
GTEX-UPIC-0626-SM-4IHK2	0.808996345555248
GTEX-V1D1-1126-SM-4JBHT	0.796057820605373
GTEX-V955-1026-SM-4JBHO	0.785524747079147
GTEX-VJYA-0626-SM-4KL1S	0.794132940419783
GTEX-VUSG-1126-SM-4KKZQ	0.8105610715643
GTEX-W5WG-1526-SM-4LMIG	0.789112603012048
GTEX-WEY5-1026-SM-4LMK9	0.764415964146102
GTEX-WFG7-1026-SM-4LMK8	0.782498482818175
GTEX-WFG8-1026-SM-4LVMZ	0.782419052160078
GTEX-WFJO-0726-SM-4LVM8	0.779051961825435
GTEX-WFON-0926-SM-4LVMK	0.784981092372559
GTEX-WH7G-1026-SM-4LVML	0.787997736929857
GTEX-WHWD-1026-SM-4OORZ	0.800896564851684
GTEX-WOFM-0526-SM-4OOS2	0.769733368194419
GTEX-WRHK-0426-SM-4MVOG	0.759243358103146
GTEX-WZTO-1526-SM-4PQYQ	0.798838357111485
GTEX-X15G-0926-SM-4PQZE	0.78969961442391
GTEX-X3Y1-1226-SM-4PQZ8	0.774559927019269
GTEX-XBED-0926-SM-48TCE	0.800899680575877
GTEX-XBEW-1426-SM-4AT4J	0.77385580242836
GTEX-XPVG-1326-SM-4B65P	0.79029982949321
GTEX-XQ3S-1226-SM-4BOPP	0.774615915617153
GTEX-XQ8I-1626-SM-4BOOI	0.791337528671812
GTEX-XUJ4-0926-SM-4BOPA	0.771120591278225
GTEX-XUW1-1526-SM-4BOOY	0.808492017162916
GTEX-XV7Q-1026-SM-4BRVR	0.798302488847288
GTEX-XXEK-0426-SM-4BRVW	0.799256767480344
GTEX-Y111-1726-SM-4SOIQ	0.793994205010936
GTEX-Y3I4-1026-SM-4TT2C	0.792348783167865
GTEX-Y3IK-1226-SM-4WWEK	0.787793789507783
GTEX-Y5V6-1126-SM-4VDTD	0.775631183632854
GTEX-YEC3-1926-SM-4WWF5	0.790311913878814
GTEX-YEC4-1126-SM-5CVLW	0.79577426104943
GTEX-YECK-1726-SM-5IFI3	0.797760898684347
GTEX-YF7O-0826-SM-4W21F	0.766031861776209
GTEX-YFCO-0526-SM-4W1ZJ	0.779599454895422
GTEX-YJ8A-1226-SM-5IFHH	0.790256876354082
GTEX-Z9EW-0626-SM-5HL95	0.79626860334774
GTEX-ZA64-0526-SM-5HL9I	0.768180280769146
GTEX-ZAB5-1026-SM-5HL91	0.75384650256241
GTEX-ZDYS-0926-SM-4WWCS	0.795381984650448
GTEX-ZG7Y-1326-SM-4WWBL	0.795430196618851
GTEX-ZLFU-1026-SM-5EQMZ	0.810688504207885
GTEX-ZLV1-0626-SM-4WWF6	0.780948861728918
GTEX-ZLWG-1226-SM-4WWFS	0.769680932967034
GTEX-ZP4G-0926-SM-4WWF4	0.77388507486571
GTEX-ZPCL-1226-SM-4WWFF	0.765541450446019
GTEX-ZPIC-1626-SM-57WEB	0.777509132798845
GTEX-ZPU1-1326-SM-57WE1	0.791768925224256
GTEX-ZQUD-0326-SM-4YCEN	0.77216416205626
GTEX-ZT9W-1226-SM-57WE4	0.798251048120253
GTEX-ZTSS-0726-SM-51MSN	0.786573735031249
GTEX-ZTTD-1426-SM-4YCEX	0.799899003699694
GTEX-ZVT2-1226-SM-5GU5H	0.791887148557085
GTEX-ZVZP-1426-SM-5NQ7R	0.75838345272912
GTEX-ZXES-1226-SM-5NQ8G	0.788200154149685
GTEX-ZY6K-0526-SM-5GZY9	0.804535705155861
GTEX-ZYFC-1726-SM-5GZYX	0.78516503884647
GTEX-ZYT6-1226-SM-5E44Q	0.771604946180334
GTEX-ZYVF-2326-SM-5E44Z	0.7893417221774
GTEX-ZYW4-1426-SM-5SIAX	0.780861245352098
GTEX-ZYWO-0926-SM-5E43J	0.791845331182178
GTEX-ZYY3-1626-SM-5EGJF	0.805117579101556
GTEX-ZZ64-0326-SM-5E45S	0.79537853978701
GTEX-ZZPU-1826-SM-5E43L	0.778900688182882
