## Additional file 6 for "Transcriptome diversity is a systematic source of bias in RNA-sequencing data": arora_gtex_xena_TPM_kidney.txt

sample_id	transcriptome_diversity
GTEX-11OF3-1326-SM-5N9FJ	0.79322303549707
GTEX-12696-0926-SM-5FQTV	0.835647983527486
GTEX-12WSG-0826-SM-5EQ5A	0.823537154517781
GTEX-13112-2126-SM-5GCO4	0.83028732061517
GTEX-1399S-0526-SM-5IJG8	0.816478807928281
GTEX-13NYB-1726-SM-5N9G2	0.766648686231294
GTEX-13O1R-2526-SM-5N9FW	0.815658563582537
GTEX-13OW6-1826-SM-5N9F9	0.816552292008586
GTEX-13RTJ-2226-SM-5S2Q1	0.801917046576355
GTEX-145MN-0326-SM-5QGQI	0.82275665416864
GTEX-147F4-2626-SM-5Q5CS	0.831692367863743
GTEX-1497J-0826-SM-5NQAJ	0.815362793070877
GTEX-N7MS-1626-SM-3LK5F	0.758160290333861
GTEX-NPJ8-2226-SM-3TW8D	0.761808682727236
GTEX-QLQW-1626-SM-4R1K1	0.821805753902363
GTEX-T5JC-1526-SM-4DM68	0.80902030492034
GTEX-XPVG-0526-SM-4B65N	0.837388500450317
GTEX-Y5V6-2026-SM-5IFHO	0.821187286088904
GTEX-ZC5H-1726-SM-5HL7X	0.815937135386785
GTEX-ZLFU-0926-SM-5P9F8	0.821613579450464
GTEX-ZYFD-1526-SM-5NQ7T	0.828827960801094
GTEX-ZYFG-1626-SM-5GZYY	0.834194341034961
GTEX-ZYT6-2226-SM-5GIC9	0.807950274353936
