## Additional file 6 for "Transcriptome diversity is a systematic source of bias in RNA-sequencing data": arora_gtex_xena_TPM_liver.txt

sample_id	transcriptome_diversity
GTEX-11DXY-0526-SM-5EGGQ	0.676086746648195
GTEX-11DXZ-0126-SM-5EGGY	0.653496578851182
GTEX-11EQ9-0526-SM-5A5JZ	0.645507186156299
GTEX-11NUK-1226-SM-5P9GM	0.709580281579102
GTEX-11NV4-1326-SM-5HL6V	0.722515470023477
GTEX-11OF3-0726-SM-5BC4Z	0.728809271882579
GTEX-11WQC-0726-SM-5EQMR	0.707901064605075
GTEX-11ZTS-1426-SM-5EQMM	0.725961376734513
GTEX-11ZUS-2526-SM-59872	0.716738498839535
GTEX-11ZVC-0726-SM-5FQT9	0.71978729994416
GTEX-1212Z-0226-SM-59HLF	0.674483736578966
GTEX-12696-0826-SM-5EGGE	0.652141558897161
GTEX-1269C-0626-SM-5FQSS	0.699929836237751
GTEX-12KS4-1326-SM-5LUB3	0.674336752829481
GTEX-12WSI-0226-SM-5GCNA	0.743975655633236
GTEX-12WSL-0226-SM-5CVMJ	0.623710798074763
GTEX-12WSM-0726-SM-5GCOW	0.722569387248629
GTEX-13112-1426-SM-5EGH8	0.717441247285928
GTEX-13113-1326-SM-5GCOI	0.707017267644618
GTEX-131XE-0326-SM-5LZVO	0.675713186126292
GTEX-131YS-1626-SM-5HL6C	0.719532078017684
GTEX-1399R-1226-SM-5P9GF	0.651056761997778
GTEX-1399T-0826-SM-5IFES	0.68510952310234
GTEX-139TS-1426-SM-5IFJD	0.674956246519082
GTEX-139TU-0826-SM-5IJFG	0.707219153822281
GTEX-139YR-0226-SM-5IFEM	0.612429211964007
GTEX-13FLV-0326-SM-5N9DJ	0.668100739371958
GTEX-13FTW-1126-SM-5J2NV	0.654950035362355
GTEX-13FTZ-0726-SM-5IFFY	0.728302267376275
GTEX-13N11-0926-SM-5IJG2	0.763799365075424
GTEX-13NYB-1026-SM-5IFH3	0.728234613415761
GTEX-13NZ9-1326-SM-5MR3V	0.712776359222968
GTEX-13NZB-0626-SM-5IFH6	0.665853164796203
GTEX-13O3O-1826-SM-5IFGW	0.713344666568619
GTEX-13OW6-2626-SM-5IFF2	0.687563065988583
GTEX-13PVR-0126-SM-5S2PY	0.60550788127385
GTEX-13QJC-0726-SM-5RQJK	0.733442108660631
GTEX-13SLX-1226-SM-5S2Q6	0.691463975494955
GTEX-13VXU-0926-SM-5IFFH	0.701818323385858
GTEX-144GM-1326-SM-5LU5E	0.598997152043681
GTEX-145LU-1326-SM-5LU9N	0.72290252746573
GTEX-14753-1626-SM-5NQ9L	0.60753578467618
GTEX-147F4-1426-SM-5LUA8	0.716551424849958
GTEX-147JS-1126-SM-5RQIW	0.682615755226545
GTEX-1497J-0726-SM-5Q5D1	0.71962923630197
GTEX-14A5I-1726-SM-5QGQ5	0.685955483431645
GTEX-14C38-1526-SM-5RQJ7	0.677636816802587
GTEX-14E1K-0326-SM-5S2PE	0.615302992971022
GTEX-OOBJ-0826-SM-3NB2K	0.619629728403451
GTEX-P78B-1326-SM-3P611	0.666497989419958
GTEX-Q2AG-1126-SM-48U1P	0.748153436458159
GTEX-QDVN-0826-SM-48TZ2	0.66291908197825
GTEX-QEG4-1826-SM-4R1JN	0.702974635659865
GTEX-RM2N-1926-SM-48FCU	0.623674914973393
GTEX-RN64-1826-SM-48FDV	0.714152670712858
GTEX-RNOR-1426-SM-48FDJ	0.721772565129255
GTEX-RTLS-1326-SM-46MUN	0.682698985424229
GTEX-RU72-1426-SM-46MUF	0.68949681179467
GTEX-RWSA-1426-SM-47JXA	0.712725554161743
GTEX-S32W-1926-SM-4AD63	0.670203176426113
GTEX-S33H-1626-SM-4AD68	0.700708794943226
GTEX-SJXC-1226-SM-4DM78	0.722607474625444
GTEX-T6MN-1226-SM-3NMA5	0.723576118586126
GTEX-UPIC-0926-SM-4IHLV	0.711181721923889
GTEX-UTHO-2426-SM-4JBHD	0.74339362968027
GTEX-VUSG-0126-SM-4KL1X	0.602747946236545
GTEX-WFON-1726-SM-4LVMQ	0.624814822033895
GTEX-WQUQ-1926-SM-4OOSA	0.590057132039398
GTEX-WYVS-1926-SM-4PQZ2	0.652649892392743
GTEX-WZTO-0626-SM-4PQYY	0.725549227200135
GTEX-X261-1726-SM-4PQYT	0.703015266171047
GTEX-X4EP-1026-SM-4QAS5	0.715626347205585
GTEX-X4XY-1626-SM-46MVN	0.715681055040867
GTEX-XBEC-1526-SM-4AT68	0.734086736399433
GTEX-XOTO-0826-SM-4B65O	0.679997195630232
GTEX-Y5LM-0426-SM-4VBRO	0.672819212661443
GTEX-Y5V5-0926-SM-4VBPZ	0.678991414802944
GTEX-YB5E-0326-SM-5IFHU	0.703395384953696
GTEX-YFC4-1526-SM-5IFJS	0.70857064623083
GTEX-Z9EW-0426-SM-5CVM9	0.596982128668755
GTEX-ZAB4-0826-SM-5LU9D	0.753018739146427
GTEX-ZAB5-0426-SM-5CVMI	0.6377557690277
GTEX-ZF29-2026-SM-4WWB7	0.626275870840273
GTEX-ZF2S-3026-SM-4WWCH	0.617171390603072
GTEX-ZPU1-0826-SM-57WG2	0.599763951339286
GTEX-ZTPG-1426-SM-51MT3	0.706691608039577
GTEX-ZVP2-0626-SM-51MSO	0.616235927848548
GTEX-ZVT3-1626-SM-5GU66	0.729566933381683
GTEX-ZVT4-0626-SM-5E45T	0.737992054334428
GTEX-ZYT6-0626-SM-5E45V	0.66580396199128
GTEX-ZYY3-0626-SM-5NQ6W	0.719849229570881
GTEX-ZZPU-0426-SM-5GZYH	0.619142453917066
