## Additional file 6 for "Transcriptome diversity is a systematic source of bias in RNA-sequencing data": arora_gtex_xena_TPM_lung.txt

sample_id	transcriptome_diversity
GTEX-111CU-0326-SM-5GZXO	0.811709983801117
GTEX-111FC-1126-SM-5GZWU	0.797371677507646
GTEX-111VG-0726-SM-5GIDC	0.811264342893544
GTEX-111YS-0626-SM-5GZXV	0.802996936755777
GTEX-1122O-0126-SM-5GICA	0.811178062506122
GTEX-117YW-0526-SM-5H11C	0.810896423752616
GTEX-117YX-1326-SM-5H125	0.795954864445019
GTEX-11DXZ-0726-SM-5N9C4	0.808784485197917
GTEX-11DZ1-0426-SM-5H11A	0.817039277631791
GTEX-11EI6-0826-SM-5985V	0.807090439426065
GTEX-11EMC-0126-SM-5EGKV	0.779874668752237
GTEX-11EQ9-0226-SM-5A5JX	0.811941181851214
GTEX-11I78-0126-SM-5HL6F	0.807957947457652
GTEX-11LCK-0426-SM-5A5M8	0.814136862064281
GTEX-11NSD-0326-SM-5A5LS	0.794370214028757
GTEX-11NUK-0826-SM-5HL4U	0.809591131171688
GTEX-11NV4-1126-SM-5HL6J	0.781949502956877
GTEX-11O72-1326-SM-5BC5A	0.797008175632298
GTEX-11OF3-1126-SM-5986C	0.799680583474532
GTEX-11P7K-0326-SM-59871	0.785810377605932
GTEX-11P81-0226-SM-5HL5M	0.820813960649491
GTEX-11PRG-0926-SM-5EGI8	0.807337524173067
GTEX-11WQC-0626-SM-5EQMF	0.829930394036847
GTEX-11WQK-1226-SM-5GU5Z	0.781957907177705
GTEX-11ZTS-1226-SM-5EQMQ	0.801144559605651
GTEX-11ZUS-0126-SM-5EQM5	0.813130603391772
GTEX-1211K-0826-SM-5FQUP	0.811287948213245
GTEX-1212Z-1026-SM-5EGJ8	0.826746008032072
GTEX-12584-1426-SM-5EGJ9	0.764581523416249
GTEX-12BJ1-1026-SM-5EGJA	0.805122604000841
GTEX-12WSD-0826-SM-5GCNE	0.829256601810648
GTEX-12WSE-0826-SM-5S2VL	0.793483886287395
GTEX-12WSG-0326-SM-5FQU3	0.833050860400534
GTEX-12WSI-0826-SM-5EGKD	0.799736047447997
GTEX-12WSJ-0226-SM-5GCP7	0.799649087639081
GTEX-12WSK-0826-SM-5CVNP	0.828098855620344
GTEX-12WSL-1026-SM-5CVNJ	0.815893117440896
GTEX-12ZZY-0926-SM-5EQ6I	0.829190970198717
GTEX-13111-0426-SM-5DUXR	0.804991765565985
GTEX-13113-0426-SM-5GCOD	0.803492634246604
GTEX-1313W-0926-SM-5EQ56	0.78737986891032
GTEX-131XE-0726-SM-5HL9K	0.821572000023551
GTEX-131XF-1026-SM-5BC6A	0.814915951944395
GTEX-131XH-0426-SM-5DUWU	0.800419105500221
GTEX-131XW-1126-SM-5EGK4	0.818230157991528
GTEX-131YS-0926-SM-5IJB9	0.823304657049336
GTEX-132NY-1226-SM-5PNVF	0.790359478405502
GTEX-132QS-0726-SM-5IJE9	0.802533459697246
GTEX-1339X-0626-SM-5IJER	0.814228166299226
GTEX-1399S-1726-SM-5L3DI	0.803081626972569
GTEX-1399U-0826-SM-5KM1P	0.811617615542081
GTEX-139T6-0426-SM-5IJEM	0.807510130070057
GTEX-139TT-0726-SM-5K7XW	0.809786374521307
GTEX-139UW-0226-SM-5K7WU	0.806022679467209
GTEX-13CF3-0426-SM-5IJEU	0.804487375426421
GTEX-13D11-0326-SM-5LZXX	0.806899437277238
GTEX-13FHO-1026-SM-5KM1Q	0.759402644209941
GTEX-13FHP-0726-SM-5K7YI	0.8088246099958
GTEX-13FLV-0426-SM-5KLZA	0.801513378458887
GTEX-13FTX-0326-SM-5J2NG	0.797875596913918
GTEX-13FTY-0126-SM-5J2NZ	0.813016186564156
GTEX-13FTZ-0526-SM-5IJCW	0.803116171833688
GTEX-13G51-0426-SM-5K7Z5	0.80855276368644
GTEX-13JUV-0526-SM-5K7XE	0.806517822883354
GTEX-13JVG-1426-SM-5MR4W	0.800600919290862
GTEX-13N1W-0726-SM-5MR57	0.775290085516639
GTEX-13N2G-0826-SM-5IJE6	0.778473031083736
GTEX-13NYB-0626-SM-5MR47	0.797954361401454
GTEX-13NYS-1626-SM-5J2MU	0.796387180785906
GTEX-13NZ9-0926-SM-5KM12	0.839917500319495
GTEX-13NZA-1426-SM-5KM4Y	0.802454236443443
GTEX-13O21-3026-SM-5J2NI	0.795565384955244
GTEX-13O3O-0726-SM-5J1N7	0.794547823731803
GTEX-13O3P-1026-SM-5N9E7	0.752841590704642
GTEX-13O3Q-0526-SM-5KM18	0.810313198935069
GTEX-13O61-0726-SM-5J2MD	0.808961081220035
GTEX-13OVG-0326-SM-5KM57	0.808643175344324
GTEX-13OVH-1026-SM-5J2NP	0.793725185247708
GTEX-13OVJ-0726-SM-5KM1W	0.775987023937392
GTEX-13OVL-0626-SM-5KM13	0.814392385271292
GTEX-13OW6-0826-SM-5L3GA	0.798063336178533
GTEX-13OW8-1726-SM-5L3GO	0.774255934823541
GTEX-13PL7-1726-SM-5J2NX	0.786675365461484
GTEX-13PVQ-0926-SM-5IJFD	0.814117150662973
GTEX-13QBU-0726-SM-5J2OA	0.796344074075688
GTEX-13QJ3-1026-SM-5QGQU	0.816367241854247
GTEX-13QJC-0526-SM-5RQKB	0.813782401304426
GTEX-13RTJ-1126-SM-5S2UJ	0.776845080269667
GTEX-13S86-0626-SM-5Q5E7	0.813502978819934
GTEX-13U4I-1426-SM-5J2M3	0.810010071168989
GTEX-13VXT-1426-SM-5LU4B	0.804808684891515
GTEX-13VXU-2726-SM-5LU4N	0.811169979820103
GTEX-13YAN-1026-SM-5O9CF	0.802643875100441
GTEX-144GM-0126-SM-5Q5AX	0.794408017707278
GTEX-144GN-0426-SM-5O9AP	0.820867372283789
GTEX-144GO-0226-SM-5LUB1	0.806032026375172
GTEX-145LS-1226-SM-5Q5D9	0.826269395052579
GTEX-145LT-0326-SM-5LUAD	0.807338889631087
GTEX-145LU-0526-SM-5O9AT	0.823939744358076
GTEX-145MH-0626-SM-5NQAK	0.83503336283392
GTEX-145MN-0926-SM-5NQBT	0.809170184011455
GTEX-145MO-1326-SM-5Q5EF	0.799931453580595
GTEX-146FH-1226-SM-5NQB6	0.821891289977778
GTEX-146FQ-0926-SM-5LUAV	0.825905667485584
GTEX-1477Z-0626-SM-5NQB7	0.70470148975621
GTEX-147F3-0726-SM-5NQ9U	0.814496453544972
GTEX-147F4-0926-SM-5Q5EO	0.79019583026816
GTEX-147JS-1226-SM-5RQK4	0.816865820323858
GTEX-148VI-0226-SM-5RQKA	0.830235115251842
GTEX-148VJ-0826-SM-5LU8V	0.807606244798727
GTEX-1497J-0326-SM-5Q5CN	0.828820081046831
GTEX-14A6H-0526-SM-5NQAZ	0.803551177759899
GTEX-14DAR-0226-SM-5S2PR	0.770439381547032
GTEX-14E7W-1326-SM-5RQIV	0.812739544564838
GTEX-N7MT-0126-SM-2D7VT	0.824124093974136
GTEX-NFK9-1026-SM-2HMK1	0.818245178837874
GTEX-NL3G-0526-SM-4RTWW	0.827953187187274
GTEX-NPJ8-0326-SM-2D7VV	0.801023741960608
GTEX-O5YT-0526-SM-32PK8	0.828770098513209
GTEX-O5YW-0526-SM-2YUMX	0.766587548036303
GTEX-OHPL-0526-SM-3NM8U	0.813307058101771
GTEX-OHPM-0526-SM-2YUMJ	0.80279318517598
GTEX-OIZG-0526-SM-2HMLF	0.811743254310587
GTEX-OIZH-0526-SM-2HMKV	0.817261501864902
GTEX-OIZI-1026-SM-3NB1K	0.79606104732293
GTEX-OOBJ-0526-SM-48TDK	0.826751958823246
GTEX-OOBK-0526-SM-2HMJJ	0.800924538604411
GTEX-OXRK-0926-SM-2HMKP	0.795043063289884
GTEX-OXRL-0526-SM-2I3EZ	0.805756253054994
GTEX-OXRO-0326-SM-33HBM	0.821921990474166
GTEX-OXRP-0526-SM-2I3EW	0.822435467446025
GTEX-P44H-1126-SM-48TBU	0.814413175715368
GTEX-P4PQ-0526-SM-2HMKR	0.80205590422123
GTEX-P4QT-0526-SM-2I3EX	0.794669201208841
GTEX-PLZ4-0726-SM-2TC6Q	0.826824510307868
GTEX-PLZ6-0426-SM-5IFK2	0.779894907326124
GTEX-PW2O-0526-SM-2I3DX	0.779832522568471
GTEX-PWOO-0726-SM-2I3EB	0.796589064334106
GTEX-PX3G-0526-SM-2I3EM	0.809342302928698
GTEX-Q2AH-0426-SM-2I3EP	0.80962070645083
GTEX-Q734-0626-SM-2I3EF	0.83199129439746
GTEX-QCQG-0326-SM-2I3ES	0.816003997831419
GTEX-QDVN-0726-SM-4B64L	0.815753746796241
GTEX-QEG4-0526-SM-48TZD	0.802514499510415
GTEX-QEG5-1126-SM-33HC2	0.804058002107595
GTEX-QMRM-0826-SM-3NB33	0.823743485761513
GTEX-QV44-0926-SM-2S1RH	0.810807574649785
GTEX-QXCU-0626-SM-2TC69	0.782064025709617
GTEX-R55D-0926-SM-3GAEU	0.808781589345607
GTEX-R55G-0826-SM-2TC5U	0.800214894012458
GTEX-RM2N-0426-SM-2TF4T	0.815094181851196
GTEX-RN64-1226-SM-2TC6E	0.825780558523884
GTEX-RTLS-0926-SM-2TF5X	0.805485117793841
GTEX-RU1J-0126-SM-2TF6Y	0.819517005642582
GTEX-RUSQ-0626-SM-2TF5V	0.813455652887447
GTEX-RWS6-0226-SM-2XCA9	0.816301813282468
GTEX-S32W-0326-SM-2XCBI	0.827359949710233
GTEX-S33H-0626-SM-2XCBJ	0.826429093184169
GTEX-S341-0326-SM-2XCAU	0.822796253343851
GTEX-S4Q7-0426-SM-3K2BJ	0.795106582713426
GTEX-S4Z8-0426-SM-3K2AH	0.821227088510244
GTEX-S7SF-0426-SM-3K2B7	0.803785729622734
GTEX-SE5C-0526-SM-2XCE1	0.812312860657983
GTEX-SIU7-0526-SM-3NM8I	0.820461285055321
GTEX-SIU8-0926-SM-5SI87	0.813018498148021
GTEX-SN8G-0926-SM-4DM5I	0.782753515666621
GTEX-T5JC-0826-SM-32PMC	0.821399800302679
GTEX-T6MN-0826-SM-32PM4	0.813277671001715
GTEX-T6MO-0426-SM-32QOI	0.818252161415641
GTEX-TMMY-0926-SM-4TT1Z	0.7765135595241
GTEX-U3ZH-0526-SM-3DB75	0.824862847032784
GTEX-U3ZM-0426-SM-3DB73	0.804684834674472
GTEX-UJHI-0726-SM-3DB92	0.812021862239065
GTEX-UPIC-0826-SM-3GADQ	0.818238783531747
GTEX-V1D1-0826-SM-3P5ZA	0.819874927670667
GTEX-WFG8-0926-SM-3GIKJ	0.803025161357565
GTEX-WFJO-0326-SM-3GIL3	0.795090987243592
GTEX-WFON-0426-SM-3GIL4	0.794422222011672
GTEX-WH7G-0726-SM-3NMBM	0.797454676017297
GTEX-WHPG-1426-SM-3NMBB	0.818765035539137
GTEX-WHSB-0326-SM-5FQSD	0.787122446401517
GTEX-WOFM-0126-SM-3MJFE	0.793911430366651
GTEX-WRHU-0226-SM-3MJFV	0.800384372210852
GTEX-WVJS-0826-SM-4MVNR	0.801273495543103
GTEX-WWYW-0926-SM-3NB2Z	0.822498340297167
GTEX-WY7C-0426-SM-3NB3C	0.81503406715775
GTEX-WYBS-1126-SM-3NMAM	0.81747738469239
GTEX-WYJK-0826-SM-3NM8Y	0.813882626861326
GTEX-WYVS-0526-SM-3NM9W	0.822011537745387
GTEX-WZTO-0426-SM-3NM99	0.810352720345603
GTEX-X4EO-0926-SM-3P5Z2	0.823032550579073
GTEX-X4EP-0526-SM-3P5YW	0.768735254885401
GTEX-X4LF-0526-SM-3NMB6	0.80414217049431
GTEX-X4XX-1026-SM-4QARO	0.833286004946154
GTEX-X585-1026-SM-46MW6	0.828396149942444
GTEX-X5EB-0426-SM-46MVY	0.839439159739444
GTEX-XBEC-1026-SM-4QASM	0.825334377702529
GTEX-XBED-0826-SM-47JYC	0.806249950601079
GTEX-XBEW-0226-SM-4AT6A	0.808979906483862
GTEX-XGQ4-0826-SM-4AT4T	0.78660359337615
GTEX-XMD2-1026-SM-4WWE8	0.803744546173575
GTEX-XOT4-1426-SM-4B65T	0.821053720022827
GTEX-XPVG-1026-SM-4B64Y	0.807955006358427
GTEX-XQ3S-0926-SM-4BOPI	0.797434319229746
GTEX-XQ8I-1126-SM-4BOO2	0.748952860371032
GTEX-XV7Q-0426-SM-4BRVN	0.817762620427857
GTEX-XYKS-0526-SM-4BRW2	0.823851528078435
GTEX-Y3IK-0626-SM-4WWE4	0.799013932136297
GTEX-Y5LM-0726-SM-4VBRP	0.803856569766217
GTEX-Y5V5-0826-SM-4VBQD	0.813706142908294
GTEX-Y5V6-0226-SM-4V6G7	0.821126928363341
GTEX-Y8LW-0326-SM-4VBQ9	0.795416299834805
GTEX-Y9LG-0526-SM-4VBRY	0.804491821195072
GTEX-YB5E-0726-SM-4VDSH	0.791672675763287
GTEX-YECK-0926-SM-4W214	0.808511851087766
GTEX-YF7O-0626-SM-4W21R	0.772022019948523
GTEX-YFC4-1126-SM-5RQJN	0.789639637050365
GTEX-YFCO-0426-SM-4W1Z7	0.785858615620475
GTEX-YJ8O-1826-SM-5HL82	0.819784858967051
GTEX-ZA64-0326-SM-5HL8T	0.80009227465512
GTEX-ZAB4-0626-SM-5CVN3	0.800020153853438
GTEX-ZAB5-0626-SM-5PNVB	0.833472009457145
GTEX-ZDTT-0926-SM-5J2MS	0.804837049647631
GTEX-ZDXO-1326-SM-57WBS	0.811815603737634
GTEX-ZDYS-0426-SM-5IJEQ	0.782875780633419
GTEX-ZE7O-0826-SM-57WCP	0.807972077199658
GTEX-ZLWG-0626-SM-4WWFR	0.797296977360859
GTEX-ZPIC-0626-SM-57WDY	0.798208437034682
GTEX-ZPU1-0926-SM-57WDO	0.816545480813741
GTEX-ZT9W-0726-SM-4YCDC	0.806119333433748
GTEX-ZT9X-0326-SM-51MTE	0.811136588090866
GTEX-ZTTD-1126-SM-51MRP	0.814498774925381
GTEX-ZUA1-1026-SM-4YCEA	0.806001645346031
GTEX-ZVT3-0926-SM-5GICK	0.801811574750119
GTEX-ZVZQ-1526-SM-5N9G6	0.808807956496992
GTEX-ZYFG-0226-SM-5GIDT	0.784865404679289
GTEX-ZYT6-0526-SM-5GIEA	0.826139147322492
GTEX-ZYVF-1726-SM-5E443	0.815060879510164
GTEX-ZYW4-1526-SM-5SIBA	0.80886609225478
GTEX-ZZPT-1326-SM-5E43H	0.813196673699138
GTEX-ZZPU-0526-SM-5E44U	0.814633893443332
