## Additional file 6 for "Transcriptome diversity is a systematic source of bias in RNA-sequencing data": arora_gtex_xena_TPM_prostate.txt

sample_id	transcriptome_diversity
GTEX-111CU-1526-SM-5N9FS	0.810422359978638
GTEX-111FC-2026-SM-5GZYO	0.805807216266399
GTEX-111YS-1726-SM-5GIED	0.820626991802309
GTEX-117YW-1426-SM-5EGGO	0.818885759405987
GTEX-117YX-1526-SM-5H12T	0.816653217070474
GTEX-11DYG-2526-SM-5N9BB	0.82150532068823
GTEX-11EQ9-1726-SM-5HL6U	0.786928994995036
GTEX-11NSD-0826-SM-5986S	0.818593367519132
GTEX-11O72-2726-SM-5HL6K	0.804601135379955
GTEX-11OF3-1726-SM-5GU5Q	0.828099382750629
GTEX-11P7K-0626-SM-5985Z	0.812474346916152
GTEX-11P82-1126-SM-5BC5K	0.805712867504943
GTEX-11TUW-2126-SM-5GU7B	0.812601347991873
GTEX-11ZUS-2126-SM-5N9E6	0.81291022872033
GTEX-12C56-1326-SM-5FQSV	0.807946114741167
GTEX-12ZZZ-2026-SM-5LZWJ	0.813063924292071
GTEX-13111-1326-SM-5GCNO	0.779708070293273
GTEX-131XF-1926-SM-5DUW4	0.813575775379607
GTEX-132NY-2826-SM-5P9G2	0.796077985287932
GTEX-132QS-1126-SM-5P9GC	0.807172068175416
GTEX-1399R-0526-SM-5IJEF	0.818165123637257
GTEX-1399T-1226-SM-5P9J5	0.798378194518429
GTEX-139T6-1526-SM-5P9G6	0.810846542158237
GTEX-13FHO-2826-SM-5K7ZA	0.810340391665913
GTEX-13FTW-1226-SM-5LZZ1	0.820289055061211
GTEX-13FXS-2826-SM-5LZYC	0.799032663292875
GTEX-13G51-2326-SM-5LZXV	0.818127732280096
GTEX-13N2G-1826-SM-5KM1I	0.827781900858608
GTEX-13O21-1126-SM-5N9EV	0.823731242482334
GTEX-13O61-1726-SM-5KM46	0.828994054527583
GTEX-13OW8-0426-SM-5J2NR	0.818537689292309
GTEX-13RTJ-2126-SM-5S2PZ	0.755771921500501
GTEX-144GM-0826-SM-5O98R	0.804903989765257
GTEX-145LV-1226-SM-5S2QH	0.827252351898842
GTEX-146FQ-1726-SM-5QGPX	0.802469487091961
GTEX-14ABY-0726-SM-5Q5DF	0.812283494629038
GTEX-14BMV-2326-SM-5RQJ4	0.817528494862703
GTEX-14C5O-2826-SM-5RQI6	0.77217141136416
GTEX-NFK9-2226-SM-3MJGP	0.791270658416205
GTEX-NPJ8-2426-SM-3MJHL	0.785105713884606
GTEX-OIZH-2026-SM-3NB1M	0.810236728139315
GTEX-OOBJ-2026-SM-3NB1R	0.84067096101403
GTEX-OOBK-2025-SM-3LK5S	0.789493915644585
GTEX-PLZ6-1126-SM-3P5ZR	0.806189343358084
GTEX-Q2AI-1126-SM-48U19	0.81001456204129
GTEX-QEG4-2226-SM-4R1JM	0.817226151019375
GTEX-QLQ7-1326-SM-4R1JY	0.818979308737084
GTEX-QMRM-1426-SM-4R1K8	0.817110628767867
GTEX-QV31-1026-SM-4R1K3	0.812794868463935
GTEX-QV44-1526-SM-4R1KI	0.819287356987867
GTEX-REY6-2126-SM-48FD9	0.796897308312958
GTEX-RM2N-1126-SM-48FCY	0.822500406892249
GTEX-RWSA-2026-SM-47JX8	0.824171398349206
GTEX-S33H-1826-SM-4AD65	0.829915837859625
GTEX-S3XE-1326-SM-4AD4H	0.806938260408239
GTEX-S4Q7-1026-SM-4AD75	0.810171529035806
GTEX-S95S-1026-SM-4B64M	0.815913008692622
GTEX-SJXC-2026-SM-4DM6N	0.801762038056311
GTEX-SNMC-0926-SM-4DM5U	0.791648538175011
GTEX-SNOS-1026-SM-4DM4Y	0.822541199354563
GTEX-T8EM-1826-SM-4DM7F	0.817718704629786
GTEX-U3ZM-0926-SM-4DXSW	0.813454321269986
GTEX-U412-2026-SM-4DXSI	0.821506837345023
GTEX-U4B1-1426-SM-4DXTX	0.818383531330247
GTEX-U8XE-2526-SM-4E3IT	0.814602261754734
GTEX-UTHO-2726-SM-4JBH9	0.809036551357952
GTEX-V1D1-1926-SM-4JBGX	0.797135833693251
GTEX-V955-1826-SM-4JBIL	0.806821354679974
GTEX-VJYA-1226-SM-3GIJ6	0.823350969445207
GTEX-WFG7-1826-SM-3GIL1	0.808429539391604
GTEX-WFG8-1826-SM-4LVM4	0.822701829203024
GTEX-WFON-1626-SM-4LVMV	0.823581264790716
GTEX-WH7G-1726-SM-4LVKY	0.809962588737158
GTEX-WOFM-0326-SM-4OOSL	0.793879915118312
GTEX-X5EB-1826-SM-4E3K8	0.806056528246997
GTEX-XGQ4-1826-SM-4AT6F	0.818689464063983
GTEX-XMK1-1026-SM-4B65H	0.787112125624226
GTEX-XOTO-2826-SM-4B65I	0.813082375816602
GTEX-XPVG-2026-SM-4B65E	0.811387944253918
GTEX-XQ3S-2526-SM-4BOOG	0.80694567520561
GTEX-Y9LG-1826-SM-4VBQC	0.797294673415177
GTEX-YB5E-1826-SM-5IFI4	0.806473472509927
GTEX-YF7O-1926-SM-4W1YQ	0.798048238033481
GTEX-YJ8A-1126-SM-5IFJU	0.818911631999911
GTEX-ZDYS-1226-SM-5IJF3	0.805215584361818
GTEX-ZLFU-1726-SM-4WWBU	0.789514948929968
GTEX-ZT9W-1626-SM-4YCDQ	0.787046935935181
GTEX-ZTX8-1026-SM-5EGHD	0.787806876742075
GTEX-ZUA1-2826-SM-59HLE	0.794172697944359
GTEX-ZY6K-1526-SM-5GZXE	0.829791235320331
