## Additional file 6 for "Transcriptome diversity is a systematic source of bias in RNA-sequencing data": arora_gtex_xena_TPM_salivary.txt

sample_id	transcriptome_diversity
GTEX-1117F-3026-SM-5GZYU	0.802558281303181
GTEX-111FC-2926-SM-5GZY7	0.734180435643002
GTEX-11EQ9-2026-SM-5P9JI	0.697481365291482
GTEX-11NV4-1926-SM-5N9D4	0.591365002626779
GTEX-11P81-2026-SM-5P9GT	0.747250247358831
GTEX-11P82-0926-SM-5986X	0.700690941501133
GTEX-11WQK-2926-SM-5EQKT	0.661512968813854
GTEX-11ZTS-3026-SM-5EQM7	0.702823060608042
GTEX-12WSL-2126-SM-5GCNG	0.724989539129678
GTEX-12WSM-1826-SM-5BC64	0.570748206201974
GTEX-13111-2326-SM-5LZUQ	0.805614655337349
GTEX-1314G-2026-SM-5LZUM	0.780714137174163
GTEX-131XF-2826-SM-5EGKH	0.79983432206423
GTEX-13CF2-2426-SM-5LZYL	0.76791868559985
GTEX-13G51-2426-SM-5LZY8	0.694894449007938
GTEX-13NYB-2426-SM-5IFF4	0.608282385653672
GTEX-13NYC-2626-SM-5K7VN	0.797974469345308
GTEX-13O21-1926-SM-5MR39	0.766382891904479
GTEX-13OVI-2326-SM-5KM47	0.794077550009362
GTEX-13OVL-2926-SM-5IFG3	0.504293260705514
GTEX-13VXT-1726-SM-5IFF5	0.483932480162012
GTEX-145ME-1626-SM-5RQI3	0.796062841087164
GTEX-14B4R-1426-SM-5Q5CG	0.614033795043279
GTEX-WFJO-2026-SM-4LVM3	0.779956327903843
GTEX-WOFM-2126-SM-4OOSR	0.782141636018883
GTEX-WYVS-2026-SM-4RGNS	0.691199490330773
GTEX-X15G-2126-SM-4PQZR	0.781378166564462
GTEX-X261-2426-SM-4PQZU	0.743475549921519
GTEX-X3Y1-1926-SM-4PQZO	0.633018645240796
GTEX-X5EB-1726-SM-4E3J7	0.798358002214889
GTEX-XGQ4-2626-SM-4AT6B	0.693967336297904
GTEX-XMK1-2626-SM-4B65R	0.805341619099659
GTEX-XV7Q-2426-SM-4BRV8	0.776759799851624
GTEX-Y111-2626-SM-4TT24	0.725429226496445
GTEX-Y3I4-1926-SM-4TT8L	0.823103762833939
GTEX-Y5V6-2226-SM-4VDTC	0.78021138989874
GTEX-YB5K-1726-SM-5IFIZ	0.734741377774506
GTEX-YF7O-2226-SM-5CVN8	0.752528572277421
GTEX-ZC5H-2726-SM-5KLZW	0.799588457750736
GTEX-ZP4G-1926-SM-57WDZ	0.739070066075657
GTEX-ZPU1-2326-SM-57WEP	0.725086551834202
GTEX-ZQG8-2126-SM-4YCF1	0.757570740566306
GTEX-ZQUD-2126-SM-51MSY	0.515875467671582
GTEX-ZT9W-2126-SM-51MSF	0.703828415114075
GTEX-ZXG5-2826-SM-5NQ8T	0.81376625357418
