## Additional file 6 for "Transcriptome diversity is a systematic source of bias in RNA-sequencing data": arora_gtex_xena_TPM_stomach.txt

sample_id	transcriptome_diversity
GTEX-111CU-0926-SM-5EGIK	0.492732956628517
GTEX-111YS-1126-SM-5GZYQ	0.55494686531892
GTEX-1122O-1926-SM-5EGIQ	0.490714985925619
GTEX-117YW-2226-SM-5N9DB	0.481494173160872
GTEX-11DXX-1326-SM-5GIDZ	0.731581428027495
GTEX-11EI6-2426-SM-5PNVS	0.779897762947545
GTEX-11EM3-1026-SM-5A5KL	0.505521012912913
GTEX-11EQ9-1226-SM-5987E	0.787485228740232
GTEX-11GSP-2126-SM-5HL5E	0.394434447331832
GTEX-11I78-1726-SM-5A5M3	0.578980413029025
GTEX-11NSD-1426-SM-5HL67	0.400135142625557
GTEX-11NUK-2426-SM-5BC4U	0.738775049826873
GTEX-11P82-0726-SM-5PNYL	0.788247164112031
GTEX-11TT1-0726-SM-5GU5A	0.584930601272869
GTEX-11VI4-0326-SM-5EQ6L	0.792319286994651
GTEX-11WQK-2626-SM-5EQ4K	0.792208401368964
GTEX-1211K-1426-SM-5FQTF	0.783526952909801
GTEX-12696-1726-SM-5EQLH	0.366923434239553
GTEX-12BJ1-1726-SM-5HL9B	0.605102895600256
GTEX-12C56-0526-SM-5FQST	0.7834833147742
GTEX-12WSD-2326-SM-59HKQ	0.666998818493658
GTEX-12WSJ-0926-SM-5P9JD	0.77304959353488
GTEX-13111-1226-SM-5GCNC	0.793825160469074
GTEX-13113-0726-SM-5LZUF	0.642334161881366
GTEX-131XE-2226-SM-5PNYX	0.802719182094927
GTEX-131XF-1226-SM-5HL8V	0.550716139904152
GTEX-131XG-1226-SM-5EGH9	0.610811895792345
GTEX-132AR-2426-SM-5IFFD	0.761270257417592
GTEX-132QS-1826-SM-5IFFN	0.616201683218001
GTEX-1339X-1426-SM-5K7YO	0.782045824814225
GTEX-1399R-1126-SM-5IFIO	0.44725286436561
GTEX-139D8-2326-SM-5IFGE	0.743598623188696
GTEX-139YR-1926-SM-5LZXM	0.633530471188197
GTEX-13CF3-1926-SM-5K7WF	0.552863621597643
GTEX-13D11-2126-SM-5IFH2	0.572330183894438
GTEX-13FH7-1026-SM-5IJGF	0.618340523841657
GTEX-13FTW-1726-SM-5KM2B	0.596990606973503
GTEX-13FTX-0726-SM-5N9BI	0.582860680743033
GTEX-13O21-0926-SM-5IFGT	0.543288938386065
GTEX-13O3Q-2126-SM-5KM4C	0.789804724608148
GTEX-13O61-1126-SM-5L3FI	0.778672327934288
GTEX-13OVI-2426-SM-5KM4J	0.799503377763907
GTEX-13OW6-2526-SM-5IJEC	0.418785832392454
GTEX-13PVQ-2126-SM-5L3FW	0.710008048607588
GTEX-13QBU-1126-SM-5LU44	0.541712645410342
GTEX-13RTK-0226-SM-5RQHR	0.766601932906582
GTEX-13S7M-1826-SM-5RQK6	0.74266157265794
GTEX-13X6H-1626-SM-5Q5CT	0.758195707713213
GTEX-144GN-1226-SM-5O991	0.589904085334054
GTEX-145ME-1026-SM-5O9B4	0.799089697642277
GTEX-145MO-2226-SM-5Q5BN	0.71755815323605
GTEX-146FH-2126-SM-5SI9U	0.779120109043302
GTEX-146FR-2026-SM-5NQAI	0.791861291271819
GTEX-14BMU-1126-SM-5RQJ8	0.538702605143915
GTEX-14BMV-2226-SM-5RQHX	0.796488581175407
GTEX-NFK9-1526-SM-3LK7B	0.573317536323175
GTEX-O5YW-1526-SM-3MJGL	0.481639472774619
GTEX-OHPK-1526-SM-3MJGM	0.622354932649282
GTEX-OIZH-1526-SM-3NB1J	0.788154076907636
GTEX-OOBJ-1526-SM-3NB1Q	0.634053051940519
GTEX-OXRK-1626-SM-3NB17	0.434754388266227
GTEX-P4PP-1526-SM-3P61M	0.590844731947851
GTEX-P4PQ-1526-SM-3NMCK	0.790236573095213
GTEX-P4QT-1526-SM-3NMCT	0.780763013081256
GTEX-P78B-1826-SM-3P5YX	0.716811715533568
GTEX-PLZ6-0826-SM-3P61K	0.797932017978983
GTEX-POMQ-0826-SM-3P61H	0.716471014416625
GTEX-PW2O-1226-SM-48TCH	0.521307437846956
GTEX-PWN1-1526-SM-48TDA	0.539252954459198
GTEX-PWOO-1226-SM-48TCO	0.664503650940071
GTEX-PX3G-1526-SM-48U11	0.372746955824771
GTEX-Q2AH-1126-SM-48TZM	0.577390021158633
GTEX-Q2AI-0826-SM-48TZO	0.549715364517962
GTEX-Q734-1026-SM-48U16	0.458983908632066
GTEX-QCQG-0526-SM-48U2A	0.714057426083806
GTEX-QDVJ-1426-SM-48U1Y	0.639332326659834
GTEX-QDVN-1226-SM-48TZ5	0.724771567471562
GTEX-QLQ7-0826-SM-447B3	0.491046003892684
GTEX-QLQW-0726-SM-447AA	0.425086586131159
GTEX-QMRM-1126-SM-447BN	0.550280669486177
GTEX-QV31-0626-SM-447C5	0.53998230646897
GTEX-QV44-1226-SM-4R1KE	0.397656218611385
GTEX-QXCU-1926-SM-48FE4	0.558162456776169
GTEX-R53T-1226-SM-48FCT	0.469073819437493
GTEX-R55D-1526-SM-48FEJ	0.782127335171064
GTEX-R55G-1126-SM-48FDG	0.785475303874681
GTEX-RM2N-0826-SM-48FD3	0.463880378373344
GTEX-RU1J-0526-SM-46MUT	0.801001248272715
GTEX-RWS6-0926-SM-47JXE	0.578382335837975
GTEX-S341-0626-SM-4AD5T	0.626530687864759
GTEX-S3XE-1026-SM-4AD4O	0.614707952497342
GTEX-S4P3-0726-SM-4AD57	0.77345030287964
GTEX-S4Q7-0726-SM-4AD5F	0.686530809973348
GTEX-S4UY-1626-SM-4AD55	0.624484502139324
GTEX-S4Z8-1226-SM-4AD6W	0.798022699771984
GTEX-S7SF-0626-SM-4AD4V	0.816853283602234
GTEX-SIU7-1426-SM-4BRWT	0.786981400964675
GTEX-SNMC-0626-SM-4DM6H	0.554958466500439
GTEX-SNOS-0826-SM-4DM5N	0.664308923227988
GTEX-T5JC-1926-SM-4DM6Q	0.780995783141048
GTEX-T5JW-0926-SM-4DM5K	0.524531675054714
GTEX-T6MO-0726-SM-4DM58	0.530341005526217
GTEX-T8EM-1226-SM-4DM5J	0.720825996768248
GTEX-TKQ1-0526-SM-4DXTG	0.787792822364294
GTEX-TKQ2-0926-SM-4DXU5	0.811291895854653
GTEX-U8T8-1226-SM-4E3IH	0.773295134205167
GTEX-UJHI-1026-SM-4IHJP	0.791604303372812
GTEX-UJMC-1226-SM-4IHLI	0.450275063391573
GTEX-UPK5-2126-SM-4JBJK	0.802720213752867
GTEX-V1D1-1726-SM-4JBHB	0.620608123235285
GTEX-V955-1326-SM-4JBHR	0.49871012041016
GTEX-VJYA-1026-SM-4KL21	0.633493667123445
GTEX-W5WG-1726-SM-4LMI5	0.368092634512711
GTEX-WFG7-1326-SM-4LMK1	0.609621837572059
GTEX-WFG8-1326-SM-4LVN3	0.715169648707232
GTEX-WFJO-1126-SM-4LVLZ	0.790268572531781
GTEX-WFON-1126-SM-4LVMA	0.623566105156391
GTEX-WH7G-1526-SM-4LVMX	0.76747155876858
GTEX-WHWD-1426-SM-4OORU	0.554793743928574
GTEX-WRHK-0626-SM-4MVOE	0.54868531963299
GTEX-WZTO-2126-SM-4PQYW	0.696607322870434
GTEX-X15G-1126-SM-4PQZG	0.454326219579164
GTEX-XAJ8-0326-SM-47JYI	0.819564421477701
GTEX-XBED-1226-SM-4AT5V	0.592050848701645
GTEX-XQ8I-2026-SM-4BOOL	0.651397864659963
GTEX-XUZC-0726-SM-4BOPH	0.55572233389441
GTEX-XV7Q-1326-SM-4BRWM	0.769964846779381
GTEX-XXEK-0826-SM-4BRWG	0.470539979986156
GTEX-Y114-1226-SM-4TT88	0.789590363254115
GTEX-Y3I4-1626-SM-4TT7W	0.704479424756467
GTEX-Y3IK-1426-SM-4YCES	0.717297163226505
GTEX-Y5LM-1326-SM-5RQIS	0.626397587075682
GTEX-Y5V6-1326-SM-4VDTF	0.516989904206585
GTEX-Y8E4-1526-SM-4WWDI	0.66191724208855
GTEX-Y8LW-0826-SM-4WWDO	0.623280017925359
GTEX-Y9LG-1026-SM-5IFJN	0.713920390538032
GTEX-YEC3-1426-101806-SM-5PNXX	0.781532302926052
GTEX-YEC4-1426-SM-5IFHS	0.522134993157755
GTEX-YFCO-0826-SM-5LUAG	0.508326544454724
GTEX-YJ8A-1526-SM-5P9FT	0.439858805269451
GTEX-ZAB4-1526-SM-5CVN7	0.421039088604618
GTEX-ZDYS-1926-SM-5HL59	0.511248373135583
GTEX-ZE7O-3026-SM-51MS4	0.792999811047841
GTEX-ZF2S-1426-SM-57WET	0.605416551216066
GTEX-ZLFU-1326-SM-4WWET	0.528010680764893
GTEX-ZLV1-0826-SM-4WWEQ	0.676689254637853
GTEX-ZP4G-1226-SM-4WWCJ	0.560763813246713
GTEX-ZPIC-2026-SM-57WG3	0.803812885177998
GTEX-ZQUD-0826-SM-57WDQ	0.492540905894361
GTEX-ZTX8-0426-SM-59HLG	0.806037907274838
GTEX-ZV6S-0926-SM-57WGB	0.764604902776361
GTEX-ZV7C-1626-SM-5NQ7E	0.549119526605893
GTEX-ZVP2-1626-SM-5GU5D	0.720580909235534
GTEX-ZVT2-1626-SM-51MRC	0.402419702119857
GTEX-ZVT3-2126-SM-59HL2	0.666123901918011
GTEX-ZVZP-1726-SM-5GZWY	0.513460243893096
GTEX-ZXES-1426-SM-5NQ8S	0.661974952845638
GTEX-ZYFG-1326-SM-5GICJ	0.507221136215158
GTEX-ZYVF-2726-SM-5GID4	0.785130416877736
GTEX-ZYY3-1726-SM-5EGH3	0.675947348751306
GTEX-ZZ64-0426-SM-5E43F	0.430729327427037
GTEX-ZZPU-1426-SM-5GZZ6	0.626552094760183
