## Additional file 6 for "Transcriptome diversity is a systematic source of bias in RNA-sequencing data": arora_gtex_xena_TPM_thyroid.txt

sample_id	transcriptome_diversity
GTEX-111CU-0226-SM-5GZXC	0.819474608583663
GTEX-111FC-1026-SM-5GZX1	0.808533103076974
GTEX-111VG-0526-SM-5N9BW	0.831949563207033
GTEX-111YS-0726-SM-5GZY8	0.83866062685887
GTEX-1122O-0226-SM-5N9DA	0.820859437682261
GTEX-1128S-0126-SM-5H12S	0.831804759953839
GTEX-113JC-0126-SM-5EGJW	0.821292672491483
GTEX-117XS-0526-SM-5987Q	0.818447584692768
GTEX-117YW-0126-SM-5EGGN	0.829111310041419
GTEX-117YX-1226-SM-5H11S	0.815485295567041
GTEX-1192X-1126-SM-5EGGU	0.783061027533861
GTEX-11DXX-0226-SM-5P9HL	0.823941150834281
GTEX-11DXY-0426-SM-5H12R	0.826559189938479
GTEX-11DZ1-2726-SM-5A5KH	0.798971958506381
GTEX-11EI6-0726-SM-59866	0.804763992285305
GTEX-11EM3-0126-SM-5985K	0.80930935936068
GTEX-11EMC-0226-SM-5EGLP	0.801555240188512
GTEX-11EQ8-0826-SM-5N9FG	0.804143167352469
GTEX-11EQ9-0626-SM-5A5K1	0.825773642854404
GTEX-11GS4-0826-SM-5986J	0.815128540060939
GTEX-11I78-0526-SM-5986A	0.826553636694388
GTEX-11LCK-0526-SM-5A5M9	0.826810187565135
GTEX-11NSD-0126-SM-5987F	0.829232823450542
GTEX-11NUK-1026-SM-5HL5J	0.83111238126441
GTEX-11O72-2326-SM-5BC7H	0.814064412184688
GTEX-11P7K-0226-SM-5986Z	0.825554051729411
GTEX-11P81-0126-SM-5HL5Y	0.820852165146838
GTEX-11TT1-1126-SM-5P9GV	0.811263344769767
GTEX-11TTK-0826-SM-5N9EG	0.775152170675656
GTEX-11TUW-0226-SM-5LU8X	0.839496238582915
GTEX-11UD2-0626-SM-5GU6L	0.821491999067419
GTEX-11VI4-0226-SM-5GU6C	0.819721443561536
GTEX-11ZTS-1126-SM-5LU9X	0.842147617802166
GTEX-11ZTT-1026-SM-5EQKF	0.791770348369353
GTEX-11ZVC-0126-SM-5986G	0.821376006990847
GTEX-1211K-0726-SM-5FQUW	0.810396690013301
GTEX-1212Z-0426-SM-5FQT6	0.820731737293542
GTEX-12584-0826-SM-5FQSK	0.822968636622136
GTEX-12696-0326-SM-5EGL4	0.818552141710779
GTEX-12BJ1-0426-SM-5FQSO	0.808851790668083
GTEX-12WSB-0726-SM-5N9GD	0.824328147848281
GTEX-12WSC-0826-SM-5EQ5Q	0.812767417380109
GTEX-12WSD-0926-SM-5GCNL	0.827509629353463
GTEX-12WSH-0226-SM-5GCOG	0.803968261211714
GTEX-12WSJ-0326-SM-5GCMT	0.822660938084598
GTEX-12WSK-0926-SM-5CVNQ	0.80399355178806
GTEX-12WSL-0626-SM-5GCOY	0.834107904361754
GTEX-12WSN-0726-SM-5GCMS	0.82054749564974
GTEX-12ZZX-1226-SM-5EGHS	0.819687989571747
GTEX-12ZZZ-1226-SM-59HK1	0.80169890277236
GTEX-13111-0226-SM-5EQ55	0.828112050521248
GTEX-13112-0326-SM-5P9IW	0.83910152179938
GTEX-13113-0126-SM-5LZVX	0.829018687825133
GTEX-1313W-0726-SM-5EGK1	0.805638054740337
GTEX-131XE-0126-SM-5LZVC	0.815310184839897
GTEX-131XF-1826-SM-5EGKG	0.831202936885235
GTEX-131XG-0226-SM-5IFG1	0.828214579123771
GTEX-132AR-1126-SM-5P9GA	0.821397457222997
GTEX-132NY-1026-SM-5P9IY	0.827920851558201
GTEX-132QS-0326-SM-5IJFN	0.817829521765577
GTEX-133LE-0326-SM-5P9G4	0.82250315283841
GTEX-1399R-0126-SM-5IFEV	0.820579874936016
GTEX-139TS-0126-SM-5K7XJ	0.817623680032649
GTEX-139UW-0126-SM-5KM1B	0.824514188493194
GTEX-13CF3-0926-SM-5LZZC	0.821360170612569
GTEX-13D11-0226-SM-5LZXL	0.805392590498524
GTEX-13FHP-0926-SM-5L3EC	0.831808812857326
GTEX-13FTW-0626-SM-5IFEX	0.81848041029509
GTEX-13FTY-0726-SM-5J2OH	0.815033244833725
GTEX-13FXS-0726-SM-5LZXJ	0.803806913973057
GTEX-13G51-1226-SM-5K7Z3	0.843418700788529
GTEX-13IVO-0926-SM-5KLZP	0.812467264684995
GTEX-13JVG-0926-SM-5IJE1	0.815646635351606
GTEX-13N11-1026-SM-5K7XQ	0.819392045842051
GTEX-13N1W-0826-SM-5MR5J	0.805612268275032
GTEX-13N2G-0726-SM-5MR38	0.826045465800472
GTEX-13NYB-0726-SM-5MR4J	0.809784064874554
GTEX-13NYC-2426-SM-5MR3K	0.79684622264646
GTEX-13NZ8-0226-SM-5J2OK	0.810625130071222
GTEX-13NZ9-1126-SM-5MR37	0.830087049109661
GTEX-13O1R-0826-SM-5J2MB	0.814806755282379
GTEX-13O21-2226-SM-5MR3L	0.828083978788234
GTEX-13O3O-0926-SM-5KM1F	0.835732554938471
GTEX-13O3P-0726-SM-5J2OM	0.83199501534248
GTEX-13O3Q-0626-SM-5IJG1	0.829064814033404
GTEX-13OVG-0226-SM-5LU93	0.83493838411759
GTEX-13OVI-0826-SM-5KLZ8	0.808846279287229
GTEX-13OW5-0626-SM-5J2N2	0.813711699048651
GTEX-13OW6-0726-SM-5L3FX	0.826637336106057
GTEX-13OW7-0826-SM-5L3EL	0.825085942799751
GTEX-13OW8-0126-SM-5IJE5	0.801118213051032
GTEX-13PL6-1026-SM-5L3E5	0.813485240448198
GTEX-13PVQ-0726-SM-5L3GI	0.823328898444624
GTEX-13QBU-0626-SM-5J2OG	0.820553997090711
GTEX-13RTK-0326-SM-5RQHS	0.82446863802417
GTEX-13S86-1126-SM-5RQJX	0.832158415795399
GTEX-13VXT-0626-SM-5SIA1	0.832273999470307
GTEX-13VXU-0826-SM-5KLZ2	0.811190698084239
GTEX-13W46-0926-SM-5LU3T	0.839683999088571
GTEX-13X6H-0526-SM-5LU4Q	0.822325482980288
GTEX-13X6J-0826-SM-5LU32	0.811360604053974
GTEX-13YAN-0926-SM-5O9C3	0.825679114175081
GTEX-144GM-0226-SM-5Q5CB	0.807877901750031
GTEX-144GO-0126-SM-5LUAO	0.793378664076423
GTEX-145LU-0426-SM-5O9AH	0.828574391473556
GTEX-145ME-0126-SM-5S2QM	0.833814231018013
GTEX-145MG-0826-SM-5Q5C2	0.807160313177256
GTEX-145MH-0426-SM-5LU8T	0.80473625946091
GTEX-145MI-1126-SM-5O9AK	0.824949115043353
GTEX-146FQ-0726-SM-5LUA7	0.838700777512105
GTEX-146FR-0326-SM-5SI8U	0.814896994705778
GTEX-14753-0926-SM-5Q5BI	0.830478629067965
GTEX-148VJ-0726-SM-5LU8J	0.83489607728285
GTEX-1497J-0126-SM-5Q5BK	0.823081582378947
GTEX-14A5H-0726-SM-5Q5DW	0.837772078885341
GTEX-14ABY-0926-SM-5Q5DY	0.808762418798613
GTEX-14AS3-0226-SM-5Q5B6	0.835203979735686
GTEX-14C38-0826-SM-5S2U8	0.812574242679258
GTEX-14E6C-2626-SM-5RQJP	0.827528663179992
GTEX-14ICL-0426-SM-5RQJ3	0.814931101454231
GTEX-N7MS-2326-SM-2HMLD	0.802202921197268
GTEX-NFK9-0726-SM-2HMJW	0.832021353293959
GTEX-OHPK-2626-SM-2HMK9	0.820437606137806
GTEX-OHPM-2626-SM-33HC5	0.819277650897474
GTEX-OIZG-0226-SM-2TC5L	0.818900443385055
GTEX-OIZH-2626-SM-2HMJM	0.824843112697823
GTEX-OIZI-0726-SM-2XCEI	0.827225032860358
GTEX-OOBJ-2626-SM-2I3F6	0.837287005904244
GTEX-OOBK-2626-SM-2HMKY	0.814580145958458
GTEX-OXRK-0626-SM-2HMJ5	0.824614866209675
GTEX-OXRO-1226-SM-48TDL	0.805821244135114
GTEX-OXRP-0326-SM-33HBJ	0.802594201488708
GTEX-P4PQ-2626-SM-33HC9	0.827172218370107
GTEX-P4QS-2626-SM-2I3EV	0.827055204771989
GTEX-P4QT-2626-SM-2I3FM	0.822684873055828
GTEX-POYW-0826-SM-2XCEM	0.853057120158098
GTEX-PWCY-2326-SM-2I3EQ	0.828378495845363
GTEX-PWN1-2626-SM-2I3FH	0.836111399482164
GTEX-PWOO-0926-SM-2I3EC	0.83615383427308
GTEX-Q2AG-0826-SM-2HMKF	0.834431266256546
GTEX-Q2AH-0726-SM-2I3EA	0.833955378504801
GTEX-Q2AI-0326-SM-2I3EK	0.824524400570294
GTEX-Q734-0526-SM-2I3EH	0.839292434177451
GTEX-QDVN-0626-SM-2I3FP	0.816944956281208
GTEX-QV44-0826-SM-2S1RG	0.839389514265981
GTEX-QXCU-0326-SM-2TC63	0.833483751502259
GTEX-R55C-0626-SM-2TF4Q	0.843131421277372
GTEX-R55E-0826-SM-2TC5M	0.808182497759738
GTEX-REY6-0526-SM-2TF5M	0.844538518991951
GTEX-RM2N-0526-SM-2TF4N	0.839309292587403
GTEX-RN64-0626-SM-2TC5V	0.833023226523022
GTEX-RNOR-0926-SM-2TF56	0.815376884604273
GTEX-RTLS-0626-SM-5SI7Z	0.829811049318109
GTEX-RU72-0126-SM-2TF6Z	0.831175965446216
GTEX-RVPV-1226-SM-2TF73	0.800042725148433
GTEX-RWS6-0626-SM-2XCAS	0.837554308793046
GTEX-S32W-0726-SM-2XCBL	0.829295492965519
GTEX-S341-0226-SM-5S2VG	0.820698465066336
GTEX-S4Q7-0326-SM-3K2B1	0.825409921738402
GTEX-S7SE-0726-SM-2XCD7	0.821066804006852
GTEX-SE5C-0726-SM-4BRWY	0.83600198679191
GTEX-SIU8-0626-SM-2XCDN	0.846496017508845
GTEX-SJXC-0726-SM-2XCFJ	0.831034948343873
GTEX-SN8G-1526-SM-4DM79	0.80032478130346
GTEX-SNOS-0226-SM-32PLR	0.817676946685884
GTEX-SUCS-0226-SM-32PLQ	0.822610443829596
GTEX-T6MO-0226-SM-32QOL	0.817670398460499
GTEX-TKQ1-0126-SM-33HB3	0.820945232263376
GTEX-TSE9-0626-SM-3DB8B	0.821698048415363
GTEX-U4B1-0626-SM-3DB8L	0.827821327640604
GTEX-U8T8-2326-SM-3DB96	0.811558315094448
GTEX-UJMC-0326-SM-3GAE2	0.830405857000248
GTEX-V1D1-0926-SM-4JBHQ	0.851238107701396
GTEX-V955-0426-SM-3GAEL	0.819712542201361
GTEX-VUSG-0426-SM-3GIKD	0.835684619819618
GTEX-W5WG-1426-SM-4KKZP	0.828523061011103
GTEX-W5X1-0426-SM-3GILB	0.825718335601524
GTEX-WEY5-0526-SM-3GIKZ	0.822316086035184
GTEX-WFG7-0326-SM-5SI7L	0.826528114942969
GTEX-WFG8-0426-SM-3GILD	0.822857206639265
GTEX-WH7G-0526-SM-3NMBI	0.823427475632237
GTEX-WHPG-0226-SM-3NMB9	0.824980608118155
GTEX-WHSB-1626-SM-3LK6J	0.821836821355461
GTEX-WHSE-0626-SM-4RGNF	0.814032702675342
GTEX-WK11-0926-SM-3NMAU	0.80215399767485
GTEX-WL46-0126-SM-3TW8I	0.803951502127013
GTEX-WOFL-0726-SM-3MJG4	0.816321125304652
GTEX-WVLH-0626-SM-3MJG7	0.815087932195277
GTEX-WWYW-0826-SM-3NB2X	0.811694475522673
GTEX-WXYG-0226-SM-3NB2Y	0.828636483576538
GTEX-WY7C-0226-SM-3NB37	0.830502432610236
GTEX-WYBS-1926-SM-3NM8N	0.784658397647545
GTEX-WYJK-1626-SM-3NM9J	0.831906373085422
GTEX-WYVS-0326-SM-3NM9V	0.83531471250968
GTEX-X15G-0526-SM-3NMB7	0.840425227719559
GTEX-X4LF-0426-SM-3NMB5	0.836858019358882
GTEX-X4XX-0926-SM-46MV7	0.84529037608537
GTEX-X4XY-0826-SM-4E3JM	0.828551122039618
GTEX-X5EB-0726-SM-46MVR	0.832562376930791
GTEX-X8HC-0726-SM-46MWG	0.827638490663665
GTEX-XBED-0126-SM-47JY7	0.826495263570106
GTEX-XBEW-0126-SM-4AT66	0.838415347585637
GTEX-XGQ4-0426-SM-4AT4I	0.82252221626861
GTEX-XLM4-0726-SM-4AT64	0.778770435742109
GTEX-XMK1-0626-SM-4B65A	0.820506925847578
GTEX-XUJ4-0726-SM-4BOOP	0.817178015239794
GTEX-XUW1-1026-SM-4BONY	0.830695559635809
GTEX-XUZC-0126-SM-4BOO6	0.822106702826298
GTEX-XV7Q-0326-SM-4BRVM	0.83586022282781
GTEX-XXEK-1326-SM-4BRV1	0.827781018718482
GTEX-Y111-1926-SM-4SOIS	0.809417471283751
GTEX-Y114-0626-SM-4TT98	0.814205260235831
GTEX-Y3I4-0226-SM-4TT27	0.828043192722035
GTEX-Y3IK-0526-SM-4WWE3	0.824029522242051
GTEX-Y5LM-0626-SM-4V6G4	0.821899626732909
GTEX-Y5V5-0326-SM-5RQJG	0.828678874564952
GTEX-Y5V6-0526-SM-4VBRV	0.81708687649684
GTEX-Y8E4-0126-SM-4VBQ2	0.830881624013894
GTEX-Y9LG-0426-SM-4VBRT	0.819397967504925
GTEX-YB5E-0626-SM-4VDSE	0.785507410485486
GTEX-YEC3-0826-SM-4WWFP	0.812488159168196
GTEX-YEC4-0626-SM-5CVLU	0.812337119973311
GTEX-YF7O-0726-SM-4W213	0.817424605372556
GTEX-YFCO-0326-SM-4W1ZP	0.800026519874371
GTEX-YJ89-0726-SM-5P9F7	0.817056051590409
GTEX-ZA64-0426-SM-5HL96	0.809129459316291
GTEX-ZAB5-0726-SM-5P9JG	0.846904264188215
GTEX-ZAK1-0726-SM-5HL8Q	0.824906636948058
GTEX-ZC5H-0626-SM-5LU9K	0.83585360131874
GTEX-ZDTS-0926-SM-4WAXG	0.819776743903713
GTEX-ZDYS-0626-SM-5J2N5	0.828007945489323
GTEX-ZE7O-1126-SM-57WC8	0.818182261058337
GTEX-ZGAY-1026-SM-4WWBR	0.813815613348412
GTEX-ZLFU-0626-SM-4WWBO	0.834727861573984
GTEX-ZLWG-0526-SM-4WWFB	0.80887976503653
GTEX-ZPCL-0126-SM-4WWC8	0.818019028511721
GTEX-ZPU1-0426-SM-4WWCA	0.842277211742275
GTEX-ZT9W-0226-SM-4YCCZ	0.819949319742357
GTEX-ZT9X-0226-SM-51MT2	0.814342675286403
GTEX-ZTPG-0826-SM-5DUVC	0.80005353903648
GTEX-ZV6S-0226-SM-59HJT	0.823422406450308
GTEX-ZV7C-0126-SM-57WDE	0.837438407510804
GTEX-ZVP2-0426-SM-57WC2	0.822078613885859
GTEX-ZVT3-0726-SM-5GICN	0.82445133128367
GTEX-ZVZP-1026-SM-5GICI	0.825074834854225
GTEX-ZVZQ-0626-SM-59HJU	0.833004875783088
GTEX-ZXG5-0926-SM-5NQ8H	0.803938294006398
GTEX-ZY6K-0226-SM-5SIAY	0.818397308345316
GTEX-ZYFC-0926-SM-5GZWW	0.799482547544554
GTEX-ZYFG-0626-SM-5GZYA	0.819416697586159
GTEX-ZYT6-0426-SM-5GID3	0.80927451311125
GTEX-ZYW4-1126-SM-5SI99	0.800839427104421
GTEX-ZZ64-0126-SM-5GZXA	0.81587088751318
GTEX-ZZPU-1326-SM-5GZWS	0.837096392661456
