## Additional file 6 for "Transcriptome diversity is a systematic source of bias in RNA-sequencing data": arora_gtex_xena_TPM_uterus.txt

sample_id	transcriptome_diversity
GTEX-1117F-2426-SM-5EGGH	0.803905346185147
GTEX-113JC-2226-SM-5EGJG	0.806626732442082
GTEX-11DXX-1526-SM-5H115	0.8118514679206
GTEX-11EM3-1926-SM-5987U	0.794510687460493
GTEX-11I78-2126-SM-5A5K8	0.809317019373488
GTEX-11P81-1626-SM-5BC52	0.810373306176989
GTEX-11ZTS-2326-SM-5EQMY	0.820532271653616
GTEX-11ZTT-1726-SM-5EQL4	0.793756217315894
GTEX-12WSD-2826-SM-59HKT	0.815908467997924
GTEX-12WSG-2126-SM-5EGJ7	0.802774486401053
GTEX-12WSK-2026-SM-5CVNB	0.773577091384685
GTEX-12ZZX-2126-SM-5LZVL	0.796906418549736
GTEX-1313W-2826-SM-5P9G1	0.787138886382051
GTEX-131XG-2026-SM-5GCN5	0.813192699243122
GTEX-131YS-2326-SM-5IJFJ	0.790404462273501
GTEX-132AR-1526-SM-5KM1L	0.800758326398825
GTEX-1399S-2226-SM-5IFEW	0.80939865213547
GTEX-1399U-1326-SM-5IJET	0.768363431302257
GTEX-13D11-1226-SM-5IFGA	0.795756451769112
GTEX-13FTX-1026-SM-5J2O5	0.81384666301812
GTEX-13N11-1126-SM-5KM41	0.799991853860279
GTEX-13OVI-1026-SM-5L3EM	0.802635938426212
GTEX-13OVJ-2326-SM-5IJGA	0.773865404972938
GTEX-13PL7-2026-SM-5IFGK	0.799654633339131
GTEX-13QBU-1626-SM-5LU4S	0.78783483290297
GTEX-13S7M-1726-SM-5RQK3	0.814138331734396
GTEX-13U4I-1926-SM-5LU39	0.797798328193664
GTEX-13VXT-1626-SM-5IJES	0.818140516239746
GTEX-145ME-1326-SM-5O98Q	0.79440300418842
GTEX-14BIM-2226-SM-5SI8Y	0.780580178775419
GTEX-14BMU-1826-SM-5RQII	0.798399542134815
GTEX-N7MT-0726-SM-3TW8S	0.789572448241945
GTEX-OHPL-2026-SM-3TW8R	0.7998058245953
GTEX-P4PP-2026-SM-3P61N	0.813570577409538
GTEX-P4QT-2026-SM-3NMCJ	0.825363891760495
GTEX-P78B-2526-SM-3P5ZY	0.800371692449429
GTEX-POMQ-1226-SM-3P61F	0.788670975755564
GTEX-PWN1-2026-SM-48TD9	0.785299376492166
GTEX-PX3G-2026-SM-48U1H	0.821087624284693
GTEX-Q734-1626-SM-48U1B	0.806790194950518
GTEX-QCQG-1326-SM-48U24	0.809989946962852
GTEX-R55G-1626-SM-48FF4	0.783049532087127
GTEX-RU72-2626-SM-4TT75	0.792385854310143
GTEX-RWS6-1326-SM-47JXB	0.784055805079413
GTEX-S341-1026-SM-4AD71	0.781828533376662
GTEX-S4UY-1226-SM-4AD51	0.799373589587123
GTEX-T2IS-2226-SM-4DM65	0.790824018163977
GTEX-T5JW-1526-SM-4DM5E	0.79280710165995
GTEX-T6MO-1526-SM-4DM57	0.799326115156213
GTEX-TMMY-2226-SM-4DXTN	0.791835594424461
GTEX-U3ZN-0726-SM-4DXT5	0.816972247670978
GTEX-UPIC-1526-SM-4IHLU	0.80886900500772
GTEX-W5WG-1326-SM-4LMI9	0.795569125667736
GTEX-WEY5-0726-SM-4LMID	0.803895298457643
GTEX-WI4N-2426-SM-4OOSC	0.778509238067123
GTEX-WWYW-2826-SM-4MVOQ	0.773220171461651
GTEX-XUJ4-1526-SM-4BONU	0.780950663255817
GTEX-XUW1-0226-SM-4BOOS	0.799561424370696
GTEX-XUZC-0926-SM-4BOQF	0.824462667009621
GTEX-XYKS-1626-SM-4BRUQ	0.80024435736824
GTEX-Y3IK-2126-SM-4YCDS	0.783775490357523
GTEX-YFC4-2826-SM-5P9FR	0.807844693040861
GTEX-YJ8O-1126-SM-5P9IS	0.814185698568807
GTEX-ZAK1-2526-SM-5S2N7	0.80074945235806
GTEX-ZLWG-1026-SM-4WWC4	0.811291684827216
GTEX-ZP4G-0726-SM-4WWF2	0.790877914894212
GTEX-ZTPG-2026-SM-5O999	0.799063144391802
GTEX-ZV6S-1526-SM-5NQ7O	0.737083789056604
GTEX-ZVT2-0426-SM-5E44S	0.813059563539076
GTEX-ZXES-0726-SM-5E451	0.792162447526297
GTEX-ZYVF-0526-SM-5E43E	0.767849204439956
