## Additional file 6 for "Transcriptome diversity is a systematic source of bias in RNA-sequencing data": gtex_Adipose_Subcutaneous.txt

sample_id	transcriptome_diversity
GTEX-1117F-0226-SM-5GZZ7	0.755837718175237
GTEX-111CU-1826-SM-5GZYN	0.724020944680069
GTEX-111FC-0226-SM-5N9B8	0.704217721245347
GTEX-111VG-2326-SM-5N9BK	0.704660110114857
GTEX-111YS-2426-SM-5GZZQ	0.623747484223637
GTEX-1122O-2026-SM-9YFMG	0.633590801386303
GTEX-1128S-2126-SM-5H12U	0.688049606614045
GTEX-113IC-0226-SM-5HL5C	0.733055169251955
GTEX-117YX-2226-SM-5EGJJ	0.655905281186288
GTEX-11DXW-0326-SM-5H11W	0.664122183610724
GTEX-11DXX-2326-SM-9YFKS	0.647194231928085
GTEX-11DZ1-0226-SM-5A5KF	0.698095956280319
GTEX-11EI6-0226-SM-5EQ64	0.679907266859332
GTEX-11EM3-2326-SM-5H12B	0.614612790983945
GTEX-11EMC-2826-SM-5PNY6	0.703475532429726
GTEX-11EQ8-0226-SM-5EQ5G	0.72065163295472
GTEX-11EQ9-2526-SM-5HL66	0.640386896316492
GTEX-11GS4-2626-SM-5A5LD	0.669470031413297
GTEX-11GSO-2326-SM-5A5LX	0.680715387194134
GTEX-11H98-0226-SM-5NQ89	0.711453098623387
GTEX-11I78-2626-SM-5Q5AI	0.710909095810888
GTEX-11LCK-1126-SM-5A5KC	0.677358473119003
GTEX-11NUK-0326-SM-5HL5K	0.694476323115297
GTEX-11O72-0226-SM-59869	0.641344250132051
GTEX-11OF3-2426-SM-5Q5AS	0.665789789616393
GTEX-11ONC-2526-SM-5986W	0.715266915627218
GTEX-11P7K-2026-SM-5GU74	0.653962758537562
GTEX-11P81-2426-SM-5GU65	0.696301329201128
GTEX-11P82-1726-SM-5Q5AT	0.65314779325262
GTEX-11PRG-0626-SM-5BC56	0.724281921194572
GTEX-11TT1-2426-SM-5EQMK	0.63838176097291
GTEX-11TTK-0226-SM-5N9EC	0.686017456261304
GTEX-11TUW-2626-SM-5EQKZ	0.683490343391401
GTEX-11UD1-0226-SM-5EQKL	0.724676639869632
GTEX-11UD2-0126-SM-5EQL2	0.726939335204838
GTEX-11WQC-2426-SM-5EQKQ	0.644270642594222
GTEX-11XUK-2126-SM-5EQLR	0.636985260665957
GTEX-11ZTS-0226-SM-5EQKD	0.676490806814126
GTEX-11ZTT-2526-SM-5EQM9	0.649482308101241
GTEX-11ZU8-2426-SM-5EQMV	0.639534448339888
GTEX-11ZUS-0726-SM-59886	0.673888075819359
GTEX-11ZVC-2626-SM-5FQTA	0.637881592611473
GTEX-1211K-2226-SM-5FQU6	0.7244917510856
GTEX-12126-0426-SM-5Q5AP	0.708879970681779
GTEX-1212Z-2426-SM-5EQ5D	0.702397386623894
GTEX-12584-0226-SM-5EQL5	0.632527330382218
GTEX-12696-2526-SM-5EQLN	0.607907395011905
GTEX-1269C-2726-SM-5EGJ4	0.688059537564712
GTEX-12C56-1626-SM-5FQUO	0.674062083925512
GTEX-12KS4-0426-SM-5EQMC	0.669274094970416
GTEX-12WSA-0326-SM-5BC6I	0.689108585259679
GTEX-12WSC-0226-SM-5EQ52	0.693948976155184
GTEX-12WSD-0226-SM-59HKO	0.719584055951432
GTEX-12WSL-2426-SM-5GCN7	0.718326526452937
GTEX-12WSM-0226-SM-5LZV6	0.644211882211605
GTEX-12ZZX-0226-SM-5DUXU	0.711210095494986
GTEX-12ZZY-0326-SM-5LZVQ	0.68430712148173
GTEX-12ZZZ-0526-SM-5DUX6	0.702493712322945
GTEX-13111-1726-SM-5EGJZ	0.686038643124315
GTEX-13112-2726-SM-5DUW5	0.659086816761088
GTEX-13113-1826-SM-5LZW4	0.678164388972571
GTEX-1313W-0226-SM-5LZV7	0.647423001259147
GTEX-1314G-1626-SM-5EQ67	0.707239950607225
GTEX-131XE-2426-SM-5EQ5V	0.726803997032348
GTEX-131XF-2226-SM-5EQKG	0.686898222995361
GTEX-131XW-0526-SM-5PNXZ	0.717921485712063
GTEX-131YS-0226-SM-5IJEH	0.688581014056729
GTEX-132AR-0226-SM-5IJBE	0.673633304716978
GTEX-132QS-2526-SM-62LFJ	0.67238676522363
GTEX-133LE-1926-SM-5N9FV	0.675387998910175
GTEX-1399R-2626-SM-5KLZ7	0.6424338780223
GTEX-1399T-2726-SM-5K7XK	0.702046521658668
GTEX-1399U-2426-SM-5K7XB	0.657934563250596
GTEX-139D8-0326-SM-5IJCJ	0.730741855639793
GTEX-139T4-0126-SM-5HL5G	0.712862783410376
GTEX-139T6-2126-SM-5KM37	0.645068058807122
GTEX-139T8-0226-SM-5L3EA	0.675738690800995
GTEX-139TT-0226-SM-5K7YH	0.722729339871076
GTEX-139TU-0226-SM-5J1NM	0.761835886629944
GTEX-139YR-2426-SM-5J1OB	0.719031792907393
GTEX-13CF2-2626-SM-5LZZA	0.723275508273762
GTEX-13CF3-2326-SM-5IFGL	0.680455719703631
GTEX-13D11-2326-SM-5IJCY	0.660182577194485
GTEX-13FH7-2226-SM-5IJD4	0.69313645015705
GTEX-13FHO-0326-SM-5IJBH	0.692630161222768
GTEX-13FHP-0226-SM-5K7WD	0.713087029019035
GTEX-13FTW-2526-SM-5IJC8	0.690581758936213
GTEX-13FTY-0626-SM-5L3F8	0.6741491041091
GTEX-13G51-2626-SM-5LZYW	0.706406314976256
GTEX-13IVO-0226-SM-5LZXU	0.711392433519338
GTEX-13JUV-2826-SM-5LZWU	0.714591308148775
GTEX-13JVG-0226-SM-5J1MW	0.64219694012135
GTEX-13N11-2626-SM-5K7UQ	0.742715593978499
GTEX-13N1W-0226-SM-5K7W6	0.682486595634534
GTEX-13N2G-2726-SM-5J1MG	0.696923008127927
GTEX-13NYB-2626-SM-9YFMI	0.703134240282186
GTEX-13NYS-0226-SM-5MR49	0.670740735356311
GTEX-13NZ8-0926-SM-5MR3U	0.685774239534325
GTEX-13NZ9-0526-SM-5J1OX	0.756863377778468
GTEX-13NZA-0126-SM-5K7UH	0.685613611495135
GTEX-13NZB-2426-SM-5K7UF	0.68530425115494
GTEX-13O1R-0226-SM-5K7U5	0.695660154394787
GTEX-13O21-1526-SM-5K7W4	0.714798401101943
GTEX-13O3P-0226-SM-5KM3Z	0.686933819231714
GTEX-13O3Q-2326-SM-5KM3G	0.720178061539818
GTEX-13O61-2426-SM-5J1NV	0.692989038014515
GTEX-13OVI-1326-SM-5IJBO	0.714981016092579
GTEX-13OVJ-0326-SM-5L3GL	0.676815439410554
GTEX-13OVK-2126-SM-6PAN1	0.691993009679397
GTEX-13OVL-0326-SM-5IJCS	0.724333040164064
GTEX-13OW6-0526-SM-5L3HY	0.72413841152653
GTEX-13OW7-0226-SM-5MR3N	0.666696245227735
GTEX-13OW8-1226-SM-5K7XD	0.660079244245027
GTEX-13PDP-0226-SM-5K7W9	0.70365538846642
GTEX-13PLJ-0126-SM-5L3HU	0.690032903371543
GTEX-13PVQ-0226-SM-5SIBG	0.706103639102968
GTEX-13PVR-2426-SM-5RQHN	0.675305840684398
GTEX-13QBU-2526-SM-5LU4X	0.683460340711584
GTEX-13QJ3-0426-SM-5RQHP	0.68850365498657
GTEX-13RTJ-2526-SM-5S2Q3	0.652251128575181
GTEX-13S7M-0226-SM-5S2UG	0.677835643581778
GTEX-13SLW-0226-SM-5S2NA	0.671052407143709
GTEX-13SLX-0426-SM-5QGRC	0.701836239078569
GTEX-13U4I-0226-SM-5SIB1	0.695526536183845
GTEX-13VXT-0226-SM-5LU9Q	0.673665479369323
GTEX-13VXU-0226-SM-5SI9R	0.68316078102165
GTEX-13W3W-2526-SM-5SI9P	0.693523619806972
GTEX-13X6J-0226-SM-7EPGC	0.681222787529642
GTEX-13X6K-0226-SM-5QGPB	0.668733271189517
GTEX-13YAN-0426-SM-5O9DR	0.716981973108184
GTEX-144FL-0226-SM-5Q5D4	0.65808209112685
GTEX-144GL-0226-SM-5QGOX	0.722913877527945
GTEX-144GM-1926-SM-5LUAN	0.679541244196127
GTEX-144GO-1626-SM-7EPG5	0.748890859742833
GTEX-145LS-0226-SM-5O9A5	0.719007498949196
GTEX-145LT-1826-SM-5QGP4	0.659342843460335
GTEX-145ME-1926-SM-5MR6T	0.653710220057586
GTEX-145MF-0526-SM-5LUA6	0.690046670700835
GTEX-145MG-0126-SM-5TDDA	0.745209050984954
GTEX-145MI-0426-SM-5O99V	0.710914702970567
GTEX-145MN-2626-SM-5NQAH	0.711157245146325
GTEX-145MO-0426-SM-5QGP6	0.644059418527317
GTEX-146FH-0226-SM-5QGPQ	0.713564485445775
GTEX-146FQ-0226-SM-5NQAL	0.661929622171933
GTEX-146FR-1826-SM-5QGPF	0.643339306188791
GTEX-14753-0326-SM-5QGQB	0.716266425395566
GTEX-147F3-0626-SM-5NQ9I	0.619753479186903
GTEX-147GR-0426-SM-5S2OL	0.669650314005002
GTEX-147JS-0426-SM-5TDD2	0.681526152624771
GTEX-148VI-1726-SM-5S2W9	0.670837743590069
GTEX-1497J-2326-SM-5NQBK	0.66816405583212
GTEX-14A5H-0526-SM-5TDCN	0.674216321759081
GTEX-14ABY-0326-SM-5TDDK	0.706401773804012
GTEX-14AS3-2026-SM-5TDD9	0.700565669725834
GTEX-14BIL-0226-SM-5SI9E	0.707490429248557
GTEX-14BIN-0726-SM-793DQ	0.717279134017752
GTEX-14BMU-2126-SM-5S2TS	0.667167868222971
GTEX-14BMV-0226-SM-5S2N2	0.71560662335086
GTEX-14C39-2526-SM-5S2UH	0.687627996051386
GTEX-14C5O-0226-SM-5SI6O	0.695295388481239
GTEX-14DAQ-0226-SM-664MQ	0.688244017666812
GTEX-14DAR-1926-SM-5S2NQ	0.708796636447131
GTEX-14E1K-2126-SM-793DU	0.724007558518324
GTEX-14E6C-0226-SM-5S2N3	0.724992885511319
GTEX-14E6D-0226-SM-62LDW	0.60272837811846
GTEX-14E6E-1926-SM-664N4	0.719559981208405
GTEX-14H4A-1026-SM-62LDY	0.685851305079653
GTEX-14ICK-0326-SM-6LLIZ	0.649058110040679
GTEX-14ICL-2026-SM-62LDN	0.563734732169667
GTEX-14JG1-0526-SM-6LLHW	0.636551013698806
GTEX-14JG6-2326-SM-6LLH3	0.678288335680032
GTEX-14JIY-0526-SM-62LFH	0.688469507092632
GTEX-14LLW-0226-SM-62LEL	0.630497585505803
GTEX-14PHX-2426-SM-62LEN	0.640256996236999
GTEX-14PII-0326-SM-6LLIQ	0.70677566690255
GTEX-14PJ2-0226-SM-6LLH4	0.714110726929181
GTEX-14PJ3-1926-SM-62LEY	0.635477978687978
GTEX-14PJ4-2226-SM-6LLIS	0.717725016238403
GTEX-14PJ6-2226-SM-6LLIV	0.648966155669375
GTEX-14PJM-0326-SM-62LF2	0.684493781834323
GTEX-14PK6-2026-SM-6LLHP	0.706964065888224
GTEX-14PN3-2526-SM-6EU15	0.650448009361423
GTEX-15CHQ-0226-SM-6EU2S	0.733926372246952
GTEX-15DCD-0226-SM-6LPKC	0.678105188735431
GTEX-15DDE-0226-SM-6LLJ6	0.712811787094034
GTEX-15ER7-0426-SM-6PAM3	0.628310861330082
GTEX-15ETS-0426-SM-6PANI	0.640501877582745
GTEX-15G19-0226-SM-6PAL2	0.715306879682679
GTEX-15RIE-2326-SM-7KFSC	0.679298825952391
GTEX-15SDE-2426-SM-7KFRC	0.669235740606957
GTEX-15UKP-0526-SM-7KFRO	0.685252407776562
GTEX-169BO-1426-SM-9MQJT	0.684228760569961
GTEX-16AAH-2026-SM-7LG5F	0.679952644804573
GTEX-16BQI-0526-SM-6PAM8	0.686383043165182
GTEX-16GPK-0226-SM-7DUFI	0.664255601295289
GTEX-16MT8-0526-SM-6PAM6	0.673571944596326
GTEX-16MTA-2126-SM-6PALC	0.692331831848345
GTEX-16NGA-1826-SM-7LG5L	0.650101334382444
GTEX-16NPX-0326-SM-7EWDI	0.696074847096305
GTEX-16XZY-2526-SM-7DHL2	0.603268314642562
GTEX-16XZZ-0226-SM-7MGVJ	0.569503521801486
GTEX-16YQH-0226-SM-6PALD	0.709757145213792
GTEX-17EUY-0526-SM-7EWDE	0.689088975900536
GTEX-17EVP-0426-SM-79OKG	0.709712569033569
GTEX-17F96-1726-SM-7IGMB	0.658812932625989
GTEX-17F97-0426-SM-7LT9U	0.702638372074215
GTEX-17F98-1126-SM-79OJS	0.695693578887262
GTEX-17F9Y-0326-SM-7IGLS	0.712732666346532
GTEX-17HG3-2326-SM-79OKH	0.695795031937405
GTEX-17HGU-0326-SM-7DUER	0.699763123980376
GTEX-17HHE-1926-SM-7EPGW	0.68084000059078
GTEX-17HHY-0226-SM-793BQ	0.724176010307548
GTEX-17HII-0326-SM-7LG4X	0.690048835203298
GTEX-17KNJ-2226-SM-DKPOU	0.708610434538012
GTEX-17MF6-0226-SM-7LG4G	0.689190776705201
GTEX-17MFQ-1826-SM-7DHLS	0.714620424933027
GTEX-183FY-0326-SM-793BY	0.67825597640774
GTEX-183WM-0226-SM-7LT8T	0.725016199511053
GTEX-18465-0226-SM-7LG5M	0.691142926567762
GTEX-18A66-0326-SM-718BE	0.719481963626347
GTEX-18A67-0226-SM-7LG67	0.711198084010462
GTEX-18A6Q-0226-SM-718AS	0.723702246395711
GTEX-18A7A-0326-SM-731AT	0.705388732833571
GTEX-18D9A-2026-SM-718BL	0.663603933628377
GTEX-18D9U-0726-SM-7LG5J	0.616000548095635
GTEX-18QFQ-0226-SM-731BQ	0.680789338151809
GTEX-1A32A-0226-SM-718B2	0.706710625291257
GTEX-1A3MV-2126-SM-718BV	0.704347755369723
GTEX-1A3MW-0226-SM-7939O	0.736211245741417
GTEX-1A3MX-0226-SM-731C4	0.733641786377974
GTEX-1A8FM-0126-SM-7SB7P	0.729968583506304
GTEX-1A8G6-0526-SM-7PC1E	0.66837715392905
GTEX-1A8G7-0226-SM-731AS	0.698104711215029
GTEX-1AMEY-1426-SM-7939I	0.671300586387948
GTEX-1AMFI-2126-SM-731BT	0.699185496999621
GTEX-1AX9I-0226-SM-7SB75	0.672084566653749
GTEX-1AX9J-0326-SM-73KXY	0.73200210257541
GTEX-1AX9K-2426-SM-73KZ4	0.736569429440744
GTEX-1AYCT-2226-SM-7SB98	0.721159709562193
GTEX-1AYD5-2326-SM-73KXF	0.722532043589929
GTEX-1B8KE-2526-SM-73KYQ	0.71760678403839
GTEX-1B8KZ-1926-SM-7DUG8	0.673774814970025
GTEX-1B8L1-2626-SM-7SB77	0.687231931835831
GTEX-1B8SF-0526-SM-7939F	0.72576701161919
GTEX-1B8SG-0226-SM-7939Q	0.676765006203404
GTEX-1B932-0226-SM-7PBYH	0.65817044741202
GTEX-1B933-0526-SM-7EPHM	0.721697173938848
GTEX-1B97I-1726-SM-7939V	0.67466044840889
GTEX-1B996-0126-SM-7PBYF	0.718715225480669
GTEX-1BAJH-0426-SM-73KWY	0.714093112864463
GTEX-1C2JI-2226-SM-7IGPJ	0.631905987959319
GTEX-1C475-1926-SM-7DUFV	0.705009451969919
GTEX-1C4CL-0426-SM-7939N	0.713421658577971
GTEX-1C64O-0226-SM-73KXB	0.706918731703409
GTEX-1C6VQ-0226-SM-7P8S5	0.721507333530606
GTEX-1C6VR-2626-SM-7MGX2	0.637458407726388
GTEX-1C6VS-0426-SM-79OJV	0.718732076143957
GTEX-1C6WA-0226-SM-7IGPO	0.730028460045929
GTEX-1CAMQ-0126-SM-7SB7S	0.723247023861888
GTEX-1CAMR-1826-SM-7MXUJ	0.595298742358373
GTEX-1CAMS-0326-SM-7PC35	0.663271131955553
GTEX-1CB4E-1826-SM-7RHG8	0.685291620066547
GTEX-1CB4F-0526-SM-9KNW2	0.691034417792088
GTEX-1CB4G-0326-SM-7SB8R	0.692264116887963
GTEX-1CB4H-0326-SM-9WG5G	0.624371645636488
GTEX-1CB4I-0426-SM-7IGPR	0.709764655456783
GTEX-1CB4J-1126-SM-7PBY1	0.689301994682477
GTEX-1E1VI-0226-SM-793CZ	0.730352044307404
GTEX-1E2YA-0226-SM-9MQLY	0.663361773313096
GTEX-1EH9U-0226-SM-7PBY8	0.692520727039762
GTEX-1EKGG-0126-SM-9YFLS	0.605115954647235
GTEX-1EMGI-0226-SM-9MQL1	0.69482732652104
GTEX-1EU9M-0326-SM-7RHGF	0.697983654948944
GTEX-1EWIQ-0226-SM-793D3	0.718202002236637
GTEX-1EX96-1426-SM-7PBZ5	0.707999334529749
GTEX-1F48J-0226-SM-7SB82	0.679106661420567
GTEX-1F52S-0226-SM-7SB7U	0.695457750455847
GTEX-1F5PK-2526-SM-9MQKN	0.690528798802984
GTEX-1F6I4-0226-SM-9MQMA	0.726173169190685
GTEX-1F6RS-0226-SM-9MQKO	0.734778600945598
GTEX-1F75A-0226-SM-7PC2K	0.722960710387666
GTEX-1F75I-0426-SM-7PC3S	0.670234304940566
GTEX-1F75W-0226-SM-9JGGP	0.685108088867843
GTEX-1F88E-0526-SM-7SB8J	0.733017344732674
GTEX-1F88F-2626-SM-9WG5K	0.599938840121631
GTEX-1FIGZ-1626-SM-7SB8L	0.651880820904145
GTEX-1GF9V-0226-SM-9MQKA	0.677533345406103
GTEX-1GF9X-1926-SM-ADEIC	0.664131355851637
GTEX-1GMR2-2526-SM-9MQKW	0.688718990343264
GTEX-1GMR3-2026-SM-9MQLG	0.6912632553783
GTEX-1GMR8-0226-SM-9YFL3	0.667962698640945
GTEX-1GMRU-0226-SM-9YFLW	0.678268018519381
GTEX-1GN1U-0226-SM-9YFLQ	0.651656694752778
GTEX-1GN1V-0226-SM-9WYTN	0.676798192501005
GTEX-1GN1W-0626-SM-9MQK3	0.698959192533485
GTEX-1GN2E-0326-SM-COH3C	0.713580971165745
GTEX-1GN73-0326-SM-9KNTW	0.689016674292898
GTEX-1GPI7-0226-SM-9MQKB	0.663434255968323
GTEX-1GTWX-0226-SM-9YFLL	0.72633218745724
GTEX-1GZ2Q-0326-SM-9WG6N	0.635509474685244
GTEX-1GZ4H-1826-SM-9MQLE	0.725903402523838
GTEX-1GZ4I-0226-SM-7RHHO	0.691140970924478
GTEX-1H1CY-2626-SM-9MQKJ	0.724927678570352
GTEX-1H1DE-2026-SM-9WG6Q	0.603009476355387
GTEX-1H1DF-0226-SM-ARL9A	0.716016013901575
GTEX-1H1E6-2026-SM-9KNVK	0.639046529702893
GTEX-1H1ZS-0526-SM-9WG5L	0.66042259568754
GTEX-1H23P-0226-SM-9YFLO	0.67623634675796
GTEX-1H2FU-0226-SM-9YFKO	0.639008300078011
GTEX-1H3O1-0526-SM-9MQLS	0.698305604789714
GTEX-1H3VE-0226-SM-9WYST	0.669554535618351
GTEX-1H3VY-0226-SM-9YFMF	0.690646108927931
GTEX-1H4P4-0226-SM-9YFKT	0.638642285257837
GTEX-1HB9E-0426-SM-CNPPV	0.71135184751995
GTEX-1HBPH-0526-SM-9YFMN	0.725154198766896
GTEX-1HBPI-1426-SM-B2LW7	0.657506655988138
GTEX-1HBPM-0326-SM-CMKGR	0.649054948859674
GTEX-1HCU6-0226-SM-CGQES	0.6290181178483
GTEX-1HCU7-0326-SM-CMKGI	0.696568446683094
GTEX-1HCU8-0726-SM-ADEIR	0.646107791894256
GTEX-1HCUA-2226-SM-ADEHF	0.662340940111488
GTEX-1HCVE-0226-SM-CGQEV	0.670211042654394
GTEX-1HFI6-0326-SM-ADEI5	0.693340264683718
GTEX-1HFI7-2026-SM-CGQFR	0.676839465480836
GTEX-1HGF4-2526-SM-ADEIZ	0.639161568118723
GTEX-1HR98-0226-SM-CGQEK	0.674536625884022
GTEX-1HR9M-0226-SM-COH3E	0.725855760452578
GTEX-1HSEH-0226-SM-ACKVV	0.691072582657565
GTEX-1HSGN-0126-SM-CGQFU	0.704633447001951
GTEX-1HSKV-0326-SM-ADEJC	0.682949226223445
GTEX-1HSMO-0226-SM-CGQEZ	0.675208319984856
GTEX-1HSMP-0226-SM-CGQFI	0.714753477486855
GTEX-1HSMQ-1426-SM-ADEHT	0.71926487335355
GTEX-1HT8W-0226-SM-CMKGT	0.695736815148623
GTEX-1HUB1-0326-SM-A9SKQ	0.704781394898476
GTEX-1I19N-0426-SM-ACKVY	0.684704708728774
GTEX-1I1CD-0226-SM-CM2TL	0.641893908506619
GTEX-1I1GP-2326-SM-CGQFL	0.63768618557593
GTEX-1I1GQ-0226-SM-COH3I	0.684447135340883
GTEX-1I1GR-0226-SM-CMKHQ	0.658050813370898
GTEX-1I1GS-0226-SM-B2LVX	0.726433541554449
GTEX-1I1GT-0526-SM-CGQEQ	0.643404819650481
GTEX-1I1GU-2326-SM-CGQFB	0.6334261603201
GTEX-1I1GV-0426-SM-ARZLX	0.723365319522714
GTEX-1I1HK-0226-SM-COH4A	0.712870695379127
GTEX-1I4MK-2026-SM-B2LVR	0.673597463813656
GTEX-1I6K6-0226-SM-ADEID	0.729589334114488
GTEX-1I6K7-0226-SM-CJI46	0.71320441828942
GTEX-1ICG6-2626-SM-CGQG1	0.624024334418174
GTEX-1ICLY-0226-SM-ARL7R	0.688851527425479
GTEX-1ICLZ-0226-SM-CKZPP	0.748078428325958
GTEX-1IDFM-0226-SM-CMKFX	0.698619737636323
GTEX-1IDJD-1226-SM-CM2TP	0.754778692784842
GTEX-1IDJF-0226-SM-CMKGE	0.682074314646572
GTEX-1IDJU-2526-SM-CMKGF	0.608872826133035
GTEX-1IE54-0226-SM-CMKHX	0.686557820681765
GTEX-1IGQW-0226-SM-COH43	0.677109086393623
GTEX-1IKJJ-0226-SM-COH3T	0.728435734225312
GTEX-1IKK5-0526-SM-CMKGG	0.697889221952543
GTEX-1IL2U-0326-SM-CE6T9	0.738246400472654
GTEX-1IL2V-0226-SM-CMKI2	0.711481657904923
GTEX-1IOXB-0226-SM-CMKHY	0.645880720686134
GTEX-1IY9M-0226-SM-CMKHP	0.729362091317904
GTEX-1J1OQ-0326-SM-CYPTJ	0.576851911076319
GTEX-1J1R8-2226-SM-ARZMP	0.701365462284637
GTEX-1J8EW-0226-SM-CYPSW	0.677825062673507
GTEX-1J8JJ-0326-SM-CMKG6	0.715618351597722
GTEX-1J8Q3-1526-SM-CMKGB	0.718932383957198
GTEX-1J8QM-2326-SM-CYPSL	0.661148082244748
GTEX-1JJ6O-0226-SM-E6CI9	0.653835530999698
GTEX-1JJE9-1226-SM-CNPOI	0.667752793775171
GTEX-1JJEA-0226-SM-COH2X	0.658904196611536
GTEX-1JK1U-2126-SM-CNPOU	0.678378742525625
GTEX-1JKYN-1226-SM-CGQG8	0.671828002738713
GTEX-1JKYR-0226-SM-CNPOK	0.72837791513786
GTEX-1JMLX-0126-SM-CMKG9	0.684249381476438
GTEX-1JMPY-1426-SM-ARL8Z	0.724820921244708
GTEX-1JMQI-2026-SM-CMKGP	0.647084048318504
GTEX-1JMQK-0126-SM-CM2S3	0.673087060313803
GTEX-1JMQL-0326-SM-CNPP6	0.685745061841933
GTEX-1JN1M-0126-SM-D4P23	0.711583803059771
GTEX-1JN6P-0226-SM-COH34	0.695592315307977
GTEX-1JN76-0226-SM-CMKGO	0.7082139667673
GTEX-1K2DA-2126-SM-CGQGL	0.637450317898024
GTEX-1K9T9-0226-SM-E9U6K	0.673512105358379
GTEX-1KAFJ-2426-SM-D4P32	0.690784997748119
GTEX-1KANA-0826-SM-D3L9J	0.637803546113553
GTEX-1KD5A-0326-SM-D5OVD	0.759421053747463
GTEX-1KWVE-1326-SM-E6CJ1	0.708011392578349
GTEX-1KXAM-2326-SM-CYPTD	0.728749837853931
GTEX-1L5NE-2626-SM-E9U6P	0.644427306077377
GTEX-1LB8K-0326-SM-E9TJC	0.746812264364097
GTEX-1LBAC-0226-SM-DHXJZ	0.717433626517552
GTEX-1LG7Y-0426-SM-DKPQB	0.678729880954546
GTEX-1LG7Z-2026-SM-DLHBP	0.687709758065835
GTEX-1LGOU-2226-SM-E9U56	0.661194808103742
GTEX-1LGRB-2426-SM-CNPP3	0.657141378995659
GTEX-1LH75-2526-SM-E9U5A	0.693898970753284
GTEX-1LSNL-0526-SM-DIPFI	0.706398928622662
GTEX-1LSNM-2026-SM-E6CIJ	0.695157762738434
GTEX-1LSVX-0126-SM-EVYCY	0.71930339975157
GTEX-1LVA9-0226-SM-E9U5N	0.713838292724417
GTEX-1LVAN-0126-SM-COH4H	0.714767305298558
GTEX-1LVAO-0226-SM-E9U6O	0.743232915391042
GTEX-1M5QR-2126-SM-DKPQM	0.6837843556073
GTEX-1MA7W-1926-SM-E6CIO	0.638739339938051
GTEX-1MA7X-2126-SM-E6CIX	0.729091176907272
GTEX-1MCC2-2326-SM-E9U5G	0.676279772221425
GTEX-1MCYP-1826-SM-E9J2Q	0.671946524103695
GTEX-1MGNQ-0226-SM-EVYCK	0.69978711516843
GTEX-1MJK2-0526-SM-DTXE6	0.718453874868304
GTEX-1MUQO-0526-SM-E9J31	0.671586309850783
GTEX-1N2DW-0326-SM-E9TK3	0.71314792318156
GTEX-1N2EF-0626-SM-E9J32	0.64957955204165
GTEX-1NHNU-1126-SM-E9J2C	0.751952229807228
GTEX-1OFPY-2326-SM-E8VNU	0.711892320861504
GTEX-1OJC4-1726-SM-EXUSV	0.743063233462541
GTEX-1PBJI-0426-SM-E8VNM	0.690938937090422
GTEX-1PDJ9-0426-SM-E9J3E	0.662443019459485
GTEX-1PFEY-1626-SM-E9J3M	0.654049522216946
GTEX-1PIGE-0526-SM-DTXFA	0.678464332343646
GTEX-1PIIG-0326-SM-EVYBV	0.64445105624105
GTEX-1POEN-0226-SM-EYYXE	0.689593924010596
GTEX-1PPGY-0326-SM-DTXFD	0.727175718355792
GTEX-1PPH8-0626-SM-EWRN9	0.592999455456723
GTEX-1PWST-0326-SM-EAZ42	0.702395369735984
GTEX-1QAET-1126-SM-E8VML	0.68180307432581
GTEX-1QCLY-0526-SM-EAZ47	0.681550570402107
GTEX-1QEPI-0226-SM-EWRMR	0.743618708618608
GTEX-1QP28-0226-SM-E9J2N	0.70605748249024
GTEX-1QP29-0726-SM-DTXFM	0.696341114567285
GTEX-1QP2A-0226-SM-EVYBC	0.691685556613827
GTEX-1QP66-1326-SM-DTXDQ	0.644283637381413
GTEX-1QP67-1726-SM-E8VOP	0.598015028050936
GTEX-1QP6S-0126-SM-E9J4K	0.650218416189992
GTEX-1QP9N-1526-SM-DTXFK	0.679484933654592
GTEX-1QPFJ-0126-SM-E9J4B	0.701232877088463
GTEX-1QW4Y-1626-SM-EAZ41	0.659885912428305
GTEX-1R46S-0526-SM-EVYBZ	0.696576489112954
GTEX-1R7EU-0326-SM-EWRNJ	0.684654523477984
GTEX-1R7EV-1926-SM-EVYBF	0.578372405413368
GTEX-1R9K5-0226-SM-EWRNF	0.751782645961425
GTEX-1R9PM-2126-SM-E8VOB	0.669940748516799
GTEX-1RAZA-0226-SM-E9U4W	0.722325257682447
GTEX-1RAZQ-0626-SM-E8VOR	0.661891318829719
GTEX-1RAZR-0226-SM-EVYC6	0.708476151994827
GTEX-1RDX4-0226-SM-DTXG1	0.701794624986707
GTEX-1RQEC-0526-SM-E6CHV	0.638385929793977
GTEX-1S5ZU-0226-SM-E6CHW	0.658075576038425
GTEX-1S82P-0226-SM-E6CI6	0.673427138054969
GTEX-1S831-0326-SM-EVYD3	0.715554450279549
GTEX-1S83E-0226-SM-EVYCW	0.730263992083028
GTEX-N7MS-0326-SM-4E3K2	0.699721036947666
GTEX-NFK9-0326-SM-3MJGV	0.697786229444766
GTEX-NPJ8-0226-SM-48TBN	0.692946169379621
GTEX-O5YT-0226-SM-32PK5	0.702892820816691
GTEX-O5YV-0226-SM-48TBY	0.688489167289264
GTEX-OHPK-0226-SM-3MJH6	0.704919393568996
GTEX-OHPM-0226-SM-3LK61	0.732442489101063
GTEX-OHPN-0226-SM-48TBV	0.680455729052618
GTEX-OIZF-0226-SM-E9TI3	0.70293322516734
GTEX-OIZG-0826-SM-E9TI4	0.626689244714646
GTEX-OIZH-0226-SM-2YUMH	0.696414841722442
GTEX-OIZI-0226-SM-2XCEE	0.692168325265844
GTEX-OOBJ-0226-SM-2YUMM	0.714187425775759
GTEX-OOBK-0226-SM-2YUMF	0.689886492158539
GTEX-OXRK-0326-SM-3NB3R	0.731354119988295
GTEX-OXRL-0226-SM-3NB18	0.715299611266585
GTEX-OXRN-0226-SM-2I5EJ	0.704741163934822
GTEX-OXRO-0226-SM-3LK6F	0.70466966966693
GTEX-OXRP-0226-SM-3NB14	0.69050193872951
GTEX-P44G-2326-SM-2XCCZ	0.520658779070383
GTEX-P44H-0326-SM-2XCES	0.664564323563169
GTEX-P4PP-0226-SM-D4P1Z	0.664634905818367
GTEX-P4PQ-0226-SM-2S1NK	0.723466994098897
GTEX-P4QS-0226-SM-3NB1U	0.726115869201399
GTEX-P4QT-0226-SM-3LK68	0.733266386604689
GTEX-P78B-0226-SM-3NB1Z	0.680051474888892
GTEX-PLZ4-0226-SM-CYPR1	0.69018120320234
GTEX-PLZ5-1826-SM-3NB22	0.699922834225596
GTEX-PLZ6-1326-SM-3NB24	0.643611650886296
GTEX-POMQ-2326-SM-DHXIS	0.68584951688725
GTEX-POYW-0726-SM-2XCEO	0.750466302034215
GTEX-PSDG-0326-SM-48TCP	0.663596370274189
GTEX-PWCY-1926-SM-3NB25	0.658112169076221
GTEX-PWN1-0226-SM-DKPO9	0.676997249128904
GTEX-PX3G-0226-SM-DKPOF	0.705394696935936
GTEX-Q2AG-0226-SM-2S1P4	0.679993172059105
GTEX-Q2AH-1726-SM-DIPDV	0.678497474367489
GTEX-Q2AI-1426-SM-2S1P5	0.679237196171829
GTEX-Q734-1826-SM-2I3EL	0.710935565220508
GTEX-QCQG-1826-SM-2S1P2	0.649091248511235
GTEX-QDT8-0226-SM-32PL4	0.658186575272052
GTEX-QDVJ-1826-SM-2S1P3	0.685292700763405
GTEX-QDVN-2126-SM-33HBS	0.695686094624549
GTEX-QEG4-0326-SM-DIPE3	0.662395840552115
GTEX-QEG5-0326-SM-2S1PB	0.651562619574989
GTEX-QEL4-0326-SM-3GAE5	0.679551234258054
GTEX-QESD-1526-SM-2S1QT	0.692460428859362
GTEX-QLQ7-1526-SM-2S1QA	0.717806946780001
GTEX-QLQW-1226-SM-2S1Q9	0.695307545754398
GTEX-QMRM-1726-SM-2S1QG	0.697708157701372
GTEX-QV31-1326-SM-2S1QE	0.686437165190157
GTEX-QV44-1825-SM-447CF	0.706279734440238
GTEX-R3RS-0226-SM-EYYVE	0.691109311933969
GTEX-R45C-0226-SM-EVYAJ	0.69152332892303
GTEX-R53T-1626-SM-3GAEW	0.712870241705674
GTEX-R55C-1626-SM-48FEG	0.687022389719326
GTEX-R55D-0326-SM-48FES	0.696438517817109
GTEX-R55G-2426-SM-2TC5I	0.68252790836861
GTEX-REY6-0326-SM-2TF5A	0.696966737285541
GTEX-RM2N-1726-SM-2TF55	0.725858643815564
GTEX-RNOR-0226-SM-EZ6MF	0.657502061719965
GTEX-RTLS-0226-SM-2TF5E	0.629061686215529
GTEX-RU72-1026-SM-46MUG	0.700145883462119
GTEX-RUSQ-1626-SM-EZ6L4	0.644235886876981
GTEX-RVPV-1526-SM-EXOHF	0.643798284033319
GTEX-RWSA-0226-SM-2XCBA	0.692312027097749
GTEX-S32W-2226-SM-2XCAY	0.666129593760255
GTEX-S33H-1126-SM-2XCB6	0.672236478749964
GTEX-S4P3-1526-SM-E9J3W	0.70375518143143
GTEX-S7SE-0226-SM-2XCD4	0.666485768440951
GTEX-S95S-1326-SM-2XCDK	0.687865835912835
GTEX-SIU8-0226-SM-2XCDS	0.681878694375867
GTEX-SJXC-0226-SM-2XCDU	0.637772800181214
GTEX-SN8G-0226-SM-4DM6B	0.759403597180099
GTEX-SNMC-1326-SM-2XCFK	0.652814426525098
GTEX-SNOS-1426-SM-32PLY	0.720821960904905
GTEX-SSA3-0226-SM-32QPN	0.724208916561583
GTEX-SUCS-1826-SM-32PM1	0.696524448141182
GTEX-T2IS-0226-SM-32QPH	0.699685120513334
GTEX-T5JC-0526-SM-32PM7	0.576144999078902
GTEX-T5JW-1726-SM-3GADN	0.661010011587998
GTEX-T6MN-0226-SM-32PMD	0.708342549525731
GTEX-T6MO-1726-SM-33HB8	0.625027998113141
GTEX-T8EM-1126-SM-3DB7D	0.693849795909649
GTEX-TKQ1-1126-SM-4GIAZ	0.710048982441763
GTEX-TML8-2026-SM-32QOP	0.705181977219015
GTEX-TMZS-0226-SM-3DB9N	0.613843876624041
GTEX-TSE9-0226-SM-3DB84	0.697720683268015
GTEX-U3ZM-1026-SM-EZ6LD	0.621672813956946
GTEX-U3ZN-2626-SM-3DB7T	0.645142111465712
GTEX-U412-0526-SM-3DB9I	0.594770045345041
GTEX-U4B1-1726-SM-3DB9F	0.68919043146823
GTEX-U8XE-0426-SM-3DB91	0.662883628406658
GTEX-UJHI-1626-SM-3DB9A	0.720076815996134
GTEX-UTHO-0426-SM-CE6QU	0.728236716485895
GTEX-VJWN-0226-SM-EZ6LF	0.741535883624093
GTEX-VJYA-1326-SM-3GIJC	0.674625672308313
GTEX-VUSG-2426-SM-4KKZG	0.664985267107894
GTEX-VUSH-0226-SM-EXUQV	0.712163333746621
GTEX-W5WG-2526-SM-4SOJ2	0.63853524958897
GTEX-W5X1-2626-SM-4LMI8	0.681219951668666
GTEX-WEY5-1926-SM-3GIL8	0.684738306397156
GTEX-WFG7-2526-SM-EWRM5	0.700018207495454
GTEX-WFG8-2326-SM-DIPDX	0.715254940568237
GTEX-WFJO-1926-SM-3GILA	0.655719698145102
GTEX-WFON-2226-SM-3TW8W	0.708194382348669
GTEX-WH7G-2226-SM-3NMBN	0.689117142972631
GTEX-WHPG-2126-SM-4M1ZM	0.691491399369811
GTEX-WI4N-1126-SM-3LK7Q	0.701379410702166
GTEX-WL46-0326-SM-3LK6Y	0.718059566488719
GTEX-WVJS-0226-SM-4MVOU	0.72900980068674
GTEX-WVLH-0226-SM-3MJG6	0.704427203644818
GTEX-WY7C-2426-SM-3NB2V	0.702440545659134
GTEX-WYJK-0226-SM-EYYV8	0.684322754775958
GTEX-X15G-2326-SM-4PQZS	0.681094012814451
GTEX-X261-0226-SM-3NMD2	0.667986674695072
GTEX-X4EO-0426-SM-4QASA	0.671550068416046
GTEX-X4LF-1726-SM-3NMBZ	0.707764460978856
GTEX-X4XY-0326-SM-46MVZ	0.74070937877808
GTEX-X5EB-2426-SM-4E3HX	0.706912270800166
GTEX-X638-0226-SM-47JZ9	0.679148631671666
GTEX-X88G-0226-SM-4GIE4	0.714198194645114
GTEX-X8HC-0226-SM-4E3K1	0.638167527372254
GTEX-XAJ8-0926-SM-47JXZ	0.708911529293001
GTEX-XBEC-0326-SM-4AT4M	0.725125615760066
GTEX-XBED-2326-SM-47JYR	0.676652495041107
GTEX-XBEW-0726-SM-4QARX	0.672353250253411
GTEX-XGQ4-2226-SM-4AT4Y	0.685466813737293
GTEX-XK95-0426-SM-4AT4R	0.703290285764113
GTEX-XLM4-0226-SM-4AT4N	0.659286380047601
GTEX-XMD2-0226-SM-4WWEE	0.721881158371664
GTEX-XMK1-2226-SM-4B673	0.666519115883384
GTEX-XOT4-0226-SM-4B66Z	0.693905444243451
GTEX-XPVG-2726-SM-4B66W	0.618676706348981
GTEX-XQ3S-1626-SM-4WAYN	0.686191575135492
GTEX-XQ8I-0526-SM-4BOPS	0.730685541736054
GTEX-XUW1-0526-SM-4BOP3	0.695660933441671
GTEX-XUYS-0226-SM-47JX1	0.662650920993442
GTEX-XUZC-1826-SM-4BRVO	0.681082315555474
GTEX-XV7Q-2626-SM-4BRVA	0.726344930432663
GTEX-XXEK-2426-SM-4BRUS	0.656431574873145
GTEX-XYKS-2726-SM-4E3IC	0.731615692224339
GTEX-Y111-0226-SM-4SOIW	0.664819837256458
GTEX-Y114-2326-SM-4TT7X	0.705813150692839
GTEX-Y3I4-2226-SM-4TT7O	0.701539315664855
GTEX-Y3IK-2526-SM-4WWDM	0.684853242255341
GTEX-Y5V5-2426-SM-5IFJA	0.71319064334822
GTEX-Y5V6-2526-SM-5IFJV	0.665607319027458
GTEX-Y8E4-0726-SM-4WWFN	0.709757289120725
GTEX-Y8E5-0226-SM-57WCM	0.659001819412064
GTEX-Y8LW-1926-SM-4WWFZ	0.686521019099351
GTEX-Y9LG-2026-SM-62LFS	0.606044594444658
GTEX-YB5E-2126-SM-5IFI7	0.622460915678018
GTEX-YB5K-2226-SM-4WWG1	0.682981385773035
GTEX-YEC3-1226-SM-5IFI8	0.712743861308881
GTEX-YEC4-2426-SM-57WFO	0.667249541816205
GTEX-YECK-0226-SM-4W215	0.707047708887791
GTEX-YF7O-2426-SM-5IFJL	0.703734882799041
GTEX-YFC4-0226-SM-57WD2	0.665407662492978
GTEX-YFCO-2026-SM-4W21Q	0.722128110735947
GTEX-YJ89-0226-SM-4TT3Y	0.625351964026707
GTEX-YJ8A-0526-SM-5IFHT	0.70206135124361
GTEX-YJ8O-2426-SM-5HL7S	0.693492614301152
GTEX-Z93S-0226-SM-5HL7R	0.662893642454889
GTEX-Z93T-0226-SM-5HL5Z	0.707878405522385
GTEX-Z9EW-1826-SM-5CVMA	0.684535600301929
GTEX-ZAJG-0226-SM-5HL81	0.658257253762261
GTEX-ZAK1-0226-SM-5CVMX	0.601315842680915
GTEX-ZC5H-0126-SM-4WAYL	0.67632197508808
GTEX-ZDTS-0226-SM-5HL7Q	0.709370431455531
GTEX-ZDTT-2626-SM-5S2OP	0.710913231795908
GTEX-ZDXO-2426-SM-5S2NJ	0.710072180448209
GTEX-ZDYS-2126-SM-5S2P2	0.667195977230368
GTEX-ZE7O-0226-SM-5S2N1	0.732295972392678
GTEX-ZE9C-2826-SM-5S2MO	0.598669274586256
GTEX-ZEX8-2326-SM-5S2MN	0.737647317595326
GTEX-ZF28-0226-SM-5S2OE	0.705404838573488
GTEX-ZF29-2226-SM-4WWB9	0.704817077881585
GTEX-ZF3C-0226-SM-4WWB3	0.702994647825505
GTEX-ZGAY-0626-SM-DO92E	0.665183214982901
GTEX-ZLFU-2626-SM-DO91L	0.736109011677422
GTEX-ZLV1-1826-SM-5FQU5	0.709262958525059
GTEX-ZLWG-2226-SM-DO92V	0.708498086200107
GTEX-ZP4G-2326-SM-57WEM	0.649607334692381
GTEX-ZPCL-2126-SM-57WFZ	0.608591870213378
GTEX-ZPIC-1826-SM-57WFE	0.670810153555326
GTEX-ZPU1-2426-SM-4WWFM	0.673197640946978
GTEX-ZQG8-1526-SM-5HL65	0.61678484175229
GTEX-ZT9X-1926-SM-57WE7	0.665448559033922
GTEX-ZTPG-0226-SM-5O99I	0.686236607069014
GTEX-ZTSS-2026-SM-5987K	0.717993019599232
GTEX-ZTX8-1526-SM-5N9GI	0.680815125328833
GTEX-ZUA1-0226-SM-5NQ9Q	0.657745915073801
GTEX-ZV68-0226-SM-59HJF	0.649309913702437
GTEX-ZVE2-0326-SM-57WFC	0.725440017038706
GTEX-ZVP2-1826-SM-5GU62	0.73263728040421
GTEX-ZVT2-2226-SM-5NQ6P	0.647811076162056
GTEX-ZVT4-0226-SM-51MSD	0.655837350566313
GTEX-ZVTK-0526-SM-5GZWT	0.649484513268223
GTEX-ZVZO-0226-SM-5A5LA	0.710082041703118
GTEX-ZVZP-2326-SM-59HL4	0.710895004907979
GTEX-ZXES-2026-SM-5NQ6R	0.638785471076437
GTEX-ZXG5-0226-SM-59HJI	0.712173112468286
GTEX-ZYFC-0326-SM-5NQ7H	0.674465773310349
GTEX-ZYFD-0226-SM-5NQ86	0.667353875674797
GTEX-ZYT6-0326-SM-7LG5R	0.691265201292131
GTEX-ZYVF-0226-SM-5GIEG	0.71648264903285
GTEX-ZYW4-0226-SM-5E44M	0.713688073961067
GTEX-ZYY3-0226-SM-5E45M	0.659926934420191
GTEX-ZZ64-1626-SM-5E43W	0.670121427947074
GTEX-ZZPU-2726-SM-5NQ8O	0.678018901981741
