## Additional file 6 for "Transcriptome diversity is a systematic source of bias in RNA-sequencing data": gtex_Adipose_Visceral_Omentum.txt

sample_id	transcriptome_diversity
GTEX-1117F-1326-SM-5EGHH	0.656500550430944
GTEX-111CU-1026-SM-5EGIL	0.585348254777098
GTEX-111YS-1326-SM-5EGGK	0.642166515149645
GTEX-1122O-0926-SM-9YFLC	0.601391329820066
GTEX-1128S-0926-SM-5GZZU	0.728632605574611
GTEX-113JC-0726-SM-5GZZR	0.660017059378541
GTEX-117YW-0826-SM-5H11O	0.692666621427867
GTEX-117YX-0726-SM-5GIET	0.699004112666739
GTEX-1192X-1526-SM-5H11I	0.755274675028907
GTEX-11DXX-2026-SM-5EGJL	0.651012357368725
GTEX-11DXY-0326-SM-5H12F	0.721996466821796
GTEX-11DXZ-1426-SM-5H12A	0.5558498420525
GTEX-11DYG-2026-SM-5EGGX	0.742452841205362
GTEX-11EM3-1126-SM-5A5KM	0.619782194673679
GTEX-11EQ9-1126-SM-5987I	0.627538388633173
GTEX-11GS4-1026-SM-5N9DE	0.635368808808022
GTEX-11GSO-0226-SM-5A5LV	0.692302336977099
GTEX-11GSP-1026-SM-9WYSH	0.667916105313593
GTEX-11I78-0226-SM-5HL6R	0.62195278652385
GTEX-11LCK-0326-SM-5A5M7	0.652757356495578
GTEX-11NUK-2026-SM-5PNVZ	0.609626840146878
GTEX-11NV4-1426-SM-5BC4W	0.731964969624487
GTEX-11OF3-0826-SM-5BC51	0.648499811975359
GTEX-11P7K-0826-SM-5BC5F	0.594549690057436
GTEX-11P81-0726-SM-5PNYH	0.654576530466363
GTEX-11P82-0326-SM-5HL51	0.607293674114622
GTEX-11PRG-1526-SM-5HL6Z	0.719430758386386
GTEX-11TT1-1926-SM-5PNYN	0.601981759622187
GTEX-11VI4-1226-SM-5EQMP	0.532024772181165
GTEX-11WQK-1526-SM-5EGKN	0.720860339638037
GTEX-11XUK-1726-SM-5GU61	0.645522590945747
GTEX-11ZTS-1326-SM-5EQMA	0.717635582827107
GTEX-11ZUS-1826-SM-5FQTR	0.666238547872258
GTEX-1211K-1226-SM-5EQ4N	0.648768785896979
GTEX-1212Z-0526-SM-5FQSQ	0.676490022288698
GTEX-12584-2126-SM-5FQUM	0.604447858139012
GTEX-12696-1826-SM-5EGJS	0.589292220031224
GTEX-12BJ1-0826-SM-5EQ5P	0.607073568402982
GTEX-12C56-0826-SM-5EGJ5	0.598317834579969
GTEX-12KS4-1526-SM-5EQ6E	0.629795609255046
GTEX-12WSA-1626-SM-5EGJV	0.659841162369932
GTEX-12WSC-1726-SM-5GCN3	0.722036938511911
GTEX-12WSF-1526-SM-6PAN6	0.697473435879821
GTEX-12WSG-0426-SM-5FQSE	0.686006738488155
GTEX-12WSI-1526-SM-5GCNM	0.711501139337084
GTEX-12WSK-1026-SM-5CVNR	0.61211123601282
GTEX-12WSL-1126-SM-5CVNK	0.685541325700404
GTEX-12WSM-0626-SM-5GCOK	0.700593380973738
GTEX-12ZZW-2326-SM-5DUW2	0.744055936776448
GTEX-12ZZX-1726-SM-5BC63	0.744437157430835
GTEX-13111-0626-SM-5LZVR	0.608172626198017
GTEX-13112-1126-SM-5GCMY	0.633911759671964
GTEX-13113-1126-SM-5LZU9	0.659044126932835
GTEX-1313W-1626-SM-5J1OE	0.698818755501993
GTEX-131XE-2026-SM-5LZW1	0.695162637704484
GTEX-131XF-0726-SM-5GIE5	0.659283211433869
GTEX-131XG-0126-SM-5K7UJ	0.674764649755636
GTEX-131XH-0826-SM-5GCN8	0.656396318037915
GTEX-131YS-1726-SM-5HL7G	0.633139533932083
GTEX-132AR-0526-SM-5J2MJ	0.723762643586723
GTEX-132NY-1126-SM-5PNVE	0.670490130672541
GTEX-132Q8-1726-SM-5EGK8	0.697604112000511
GTEX-132QS-0826-SM-5K7WV	0.64525337144081
GTEX-1339X-0726-SM-5L3FF	0.651424901294948
GTEX-133LE-0926-SM-5P9J1	0.694810864187989
GTEX-1399S-1426-SM-5PNYQ	0.663281026562137
GTEX-1399T-1326-SM-5PNVH	0.704006215183794
GTEX-1399U-2026-SM-9WPNN	0.580013535885518
GTEX-139D8-1626-SM-5IJFZ	0.749801753392775
GTEX-139T6-0526-SM-5IJC9	0.514582488285818
GTEX-139TU-1426-SM-5LZY9	0.761107912260744
GTEX-139YR-0326-SM-5J1MC	0.650027490880255
GTEX-13CF3-1126-SM-5LZXB	0.582699988094188
GTEX-13D11-0526-SM-5LZYM	0.682235585316749
GTEX-13FH7-1926-SM-5J2OL	0.64936416526995
GTEX-13FHO-2026-SM-5J1OA	0.712440353470728
GTEX-13FTW-0426-SM-5K7X2	0.628375795976856
GTEX-13FTX-0626-SM-5J2NS	0.612472573159847
GTEX-13FXS-1326-SM-62LFR	0.770090630027758
GTEX-13G51-0526-SM-5IJCQ	0.661961895080224
GTEX-13IVO-2426-SM-5K7V9	0.746824082418532
GTEX-13JUV-0626-SM-5J1MQ	0.669440548790706
GTEX-13N11-1826-SM-5IJDS	0.710351846803767
GTEX-13N1W-1226-SM-5K7UM	0.686792134262728
GTEX-13N2G-1926-SM-5J1O3	0.6416992436276
GTEX-13NYS-0726-SM-5J1OR	0.727927029132462
GTEX-13NZ9-2026-SM-5KM1U	0.786377149175167
GTEX-13NZB-0826-SM-5K7X5	0.722372683896383
GTEX-13O21-3126-SM-5J1OI	0.682690746270169
GTEX-13O3P-0926-SM-5IFFI	0.757371088716231
GTEX-13O3Q-1126-SM-5K7YK	0.739999571892232
GTEX-13O61-1926-SM-5KM1R	0.652311755923629
GTEX-13OVG-1326-SM-5K7Y3	0.620125435694383
GTEX-13OVH-1126-SM-5K7YP	0.729123658972311
GTEX-13OVJ-0926-SM-5K7U1	0.691728903725568
GTEX-13OVK-0326-SM-7KUEJ	0.653724521205483
GTEX-13OVL-0826-SM-5L3GV	0.704353117615419
GTEX-13OW6-2426-SM-5K7WO	0.644552191472309
GTEX-13OW7-1126-SM-5K7V6	0.740287288092044
GTEX-13OW8-0326-SM-5L3FB	0.635717965377265
GTEX-13PDP-1226-SM-5K7TW	0.749630602498416
GTEX-13PL6-0926-SM-5KLYY	0.69014040083432
GTEX-13PL7-1226-SM-5SIAR	0.67780168756867
GTEX-13PVQ-2226-SM-5L3G9	0.646840557244644
GTEX-13PVR-0526-SM-5S2OB	0.665213280641411
GTEX-13QBU-1326-SM-5LU4K	0.672316773554194
GTEX-13RTK-0726-SM-5Q5EN	0.698785189753963
GTEX-13S7M-0826-SM-5QGQX	0.742720062489773
GTEX-13S86-0926-SM-5SI6I	0.682673550913849
GTEX-13U4I-1726-SM-5J1MF	0.708518349329346
GTEX-13VXT-0926-SM-5LU5K	0.670467988142878
GTEX-13VXU-1026-SM-5KLZE	0.717214426458301
GTEX-13W3W-1126-SM-5L3DO	0.601882373013898
GTEX-13W46-1226-SM-5SIAS	0.739371154008327
GTEX-13X6H-1726-SM-5Q5EH	0.694832148884351
GTEX-13X6I-1526-SM-5SIAC	0.751577301450724
GTEX-13X6J-1926-SM-5TDCU	0.695569861603499
GTEX-13X6K-0726-SM-5LU2Z	0.583284443402891
GTEX-13YAN-1126-SM-5TDC7	0.747296133129046
GTEX-1445S-2426-SM-79ON2	0.707475228215473
GTEX-144GM-0626-SM-79OKY	0.67846326576535
GTEX-144GN-0726-SM-5O98O	0.637458123520122
GTEX-145LT-1526-SM-5O98P	0.553651493134585
GTEX-145LU-1226-SM-5LU9B	0.706014099362217
GTEX-145LV-1026-SM-5O9AE	0.618952885584791
GTEX-145ME-0726-SM-5O9A3	0.672846533565267
GTEX-145MF-1026-SM-5Q5EQ	0.579627113474182
GTEX-145MI-0826-SM-5SI95	0.741998866361814
GTEX-146FH-2026-SM-5SI9I	0.708453610529849
GTEX-146FR-0226-SM-5Q5F6	0.594785964509815
GTEX-14753-2526-SM-5LU97	0.708334378173191
GTEX-147JS-1026-SM-5S2MP	0.70812602541343
GTEX-14ABY-1926-SM-62LDJ	0.622851512020078
GTEX-14AS3-0426-SM-5QGQK	0.562229885446247
GTEX-14B4R-0526-SM-5QGQT	0.668105542037901
GTEX-14BIL-2426-SM-5QGQR	0.633681767505156
GTEX-14BIM-1626-SM-7EWD2	0.711344912765136
GTEX-14BIN-1226-SM-5S2OM	0.721737652816249
GTEX-14BMU-0626-SM-73KZ6	0.662493619075199
GTEX-14BMV-1626-SM-73KVQ	0.637398975307714
GTEX-14C38-1026-SM-73KY7	0.709334048019155
GTEX-14C39-0826-SM-5TDDU	0.70659677698819
GTEX-14C5O-0926-SM-793DM	0.721029979716329
GTEX-14DAQ-2526-SM-5RQIO	0.669581048199135
GTEX-14DAR-0426-SM-664MW	0.714926533471966
GTEX-14E1K-0426-SM-5S2PF	0.659065072341506
GTEX-14E6C-1226-SM-5ZZUN	0.722916904667432
GTEX-14E6D-1326-SM-62LES	0.726796898926372
GTEX-14E6E-0226-SM-7DUEF	0.677651108789339
GTEX-14E7W-2326-SM-69LQC	0.668853655151661
GTEX-14ICK-1726-SM-6AJA5	0.64582295924926
GTEX-14ICL-0926-SM-5S2TU	0.554916895179294
GTEX-14JG6-0526-SM-6LLIH	0.635943400874319
GTEX-14JIY-1426-SM-6EU29	0.673330007539326
GTEX-14PHW-1626-SM-6EU2H	0.704626408427884
GTEX-14PHX-1626-SM-69LQB	0.655813683346653
GTEX-14PHY-1026-SM-62LEV	0.719940731005557
GTEX-14PJ2-1426-SM-62LFF	0.661707453214035
GTEX-14PJ3-0726-SM-69LQE	0.628783899286082
GTEX-14PJ4-0126-SM-62LEZ	0.679152407093039
GTEX-14PJ5-0426-SM-5ZZW2	0.633681726942332
GTEX-14PJM-1226-SM-686Z7	0.734188883013748
GTEX-14PJN-0626-SM-6EU13	0.618628758476152
GTEX-14PJO-1626-SM-69LPQ	0.675189743078063
GTEX-14PK6-0926-SM-62LF4	0.690421254040286
GTEX-14PKU-0226-SM-6EU16	0.567939888985679
GTEX-14PN3-0326-SM-6EU1X	0.580539936404116
GTEX-14PN4-1426-SM-6LLJ4	0.735561986679531
GTEX-15CHC-0826-SM-686YW	0.646048936367159
GTEX-15CHQ-1126-SM-686YY	0.745566682690786
GTEX-15D1Q-1326-SM-69LOA	0.63082298782791
GTEX-15DYW-1526-SM-7KUEP	0.6550328484567
GTEX-15DZA-0626-SM-6PANC	0.649445032953132
GTEX-15EOM-2326-SM-7KUMV	0.633850279958765
GTEX-15ER7-1026-SM-7KUMD	0.648740576814977
GTEX-15EU6-1726-SM-6M48H	0.682599712116488
GTEX-15G19-1126-SM-7KUEL	0.728404277391743
GTEX-15RIE-0126-SM-7KUF8	0.709320344698668
GTEX-15SHU-2326-SM-7KUMC	0.490044892465569
GTEX-15SKB-1626-SM-6PAL6	0.703073179757201
GTEX-15UKP-1426-SM-7KUDX	0.636833346130804
GTEX-169BO-0426-SM-7EPI1	0.626828772308364
GTEX-16AAH-1526-SM-7LT9W	0.655190371449005
GTEX-16BQI-1126-SM-7KULF	0.61248468431735
GTEX-16GPK-1326-SM-7KUE4	0.731632695562785
GTEX-16MTA-1326-SM-6PALX	0.590060921885578
GTEX-16NGA-0526-SM-731AJ	0.659644184907158
GTEX-16NPV-0626-SM-7IGOR	0.736555257176625
GTEX-16NPX-1026-SM-6PAM7	0.698653467424832
GTEX-16XZZ-1626-SM-7KUEC	0.679533375331556
GTEX-178AV-0626-SM-6PAM1	0.635866893728063
GTEX-17EVP-1426-SM-79OMN	0.709017372255096
GTEX-17EVQ-0626-SM-7KFTB	0.751197388276318
GTEX-17F96-0726-SM-793CB	0.754283202358453
GTEX-17F97-1226-SM-79OJT	0.755548311942217
GTEX-17F98-0326-SM-7DHLH	0.69369120451134
GTEX-17F9E-1326-SM-7DHL4	0.678923164748716
GTEX-17F9Y-0726-SM-7LT9G	0.710818003749529
GTEX-17GQL-0826-SM-731AM	0.684180599604102
GTEX-17HGU-1726-SM-79OKM	0.679273362320214
GTEX-17HHE-1526-SM-793AS	0.646466764408796
GTEX-17HHY-1026-SM-7LG5E	0.704184099561933
GTEX-17HII-0826-SM-7DUFH	0.750052666737801
GTEX-17JCI-1626-SM-7EPGZ	0.764807138853042
GTEX-17KNJ-0426-SM-718AK	0.532995523603033
GTEX-17MF6-1326-SM-79ONE	0.670777039678329
GTEX-17MFQ-1126-SM-7LT9O	0.679880811327015
GTEX-183FY-1226-SM-7DHLK	0.634547334357409
GTEX-18465-1826-SM-731BB	0.706887056443498
GTEX-18A66-1926-SM-7LTAG	0.657341257885969
GTEX-18A67-1326-SM-7LT8V	0.672515157021995
GTEX-18A6Q-1026-SM-7LT9S	0.735137811700008
GTEX-18A7A-0926-SM-7LT8H	0.690609307222314
GTEX-18A7B-1226-SM-718AU	0.636429610989968
GTEX-18D9A-0726-SM-7LTA7	0.578673387147108
GTEX-18D9B-1726-SM-7LTAP	0.636958823414219
GTEX-18D9U-0426-SM-731AN	0.642314431799146
GTEX-18QFQ-1326-SM-731CF	0.624642814033601
GTEX-1A32A-0926-SM-718AB	0.723449578716085
GTEX-1A3MV-0626-SM-731CH	0.695193726104604
GTEX-1A3MX-0826-SM-72D64	0.74308468686372
GTEX-1A8FM-2126-SM-7PC27	0.638641022148612
GTEX-1A8G6-2026-SM-73KYC	0.628787759005275
GTEX-1A8G7-1226-SM-73KYP	0.70828079873604
GTEX-1AMEY-0526-SM-72D62	0.62579053561468
GTEX-1AMFI-1026-SM-73KYM	0.681638370964726
GTEX-1AX8Z-1626-SM-73KWD	0.5986900746855
GTEX-1AX9I-1726-SM-731BX	0.767884496410086
GTEX-1AX9J-2226-SM-731CW	0.714429098562905
GTEX-1AX9K-0926-SM-7939G	0.640042327626794
GTEX-1AYCT-1126-SM-79OO8	0.65223023218778
GTEX-1AYD5-0126-SM-7DUG5	0.62426490151034
GTEX-1B8KE-0826-SM-72D6S	0.727904009559017
GTEX-1B8KZ-1026-SM-73KYN	0.642682289069215
GTEX-1B8L1-0126-SM-9KNVS	0.683678840187104
GTEX-1B8SF-1726-SM-73KZ5	0.726737860681973
GTEX-1B8SG-1426-SM-7EWEM	0.691044023043759
GTEX-1B932-1726-SM-793A5	0.698423892638481
GTEX-1B933-1326-SM-7939U	0.68987375990556
GTEX-1B97I-0526-SM-73KXE	0.652105973329195
GTEX-1B97J-1126-SM-7SB79	0.64059776895113
GTEX-1B996-1226-SM-73KWZ	0.663113711476251
GTEX-1BAJH-2126-SM-7EWFB	0.591770093403506
GTEX-1C2JI-0826-SM-7EPHB	0.587779379376142
GTEX-1C475-0326-SM-7SB8O	0.633189973008308
GTEX-1C64N-1326-SM-7SB7D	0.689736700205848
GTEX-1C6VQ-1526-SM-73KU9	0.752658736660203
GTEX-1C6VR-1126-SM-7EPHD	0.687860768078346
GTEX-1C6VS-1826-SM-73KXN	0.701080585245444
GTEX-1CAMQ-1226-SM-7SB7E	0.637995841048261
GTEX-1CAMR-0326-SM-793AH	0.749402293434464
GTEX-1CAMS-0926-SM-7SB7F	0.661000321105459
GTEX-1CAV2-0226-SM-7IGPQ	0.726318720812258
GTEX-1CB4E-0826-SM-793CS	0.700917511471063
GTEX-1CB4F-1126-SM-79OLG	0.602448224890154
GTEX-1CB4G-2126-SM-7IGQ8	0.670809440234418
GTEX-1CB4I-0826-SM-7MGX1	0.674045460218961
GTEX-1E1VI-1826-SM-9WG5J	0.647452215823349
GTEX-1EH9U-1326-SM-79OM3	0.719081447631
GTEX-1EKGG-1426-SM-7PBY2	0.621034546722693
GTEX-1EMGI-0726-SM-7PBZ4	0.743246093996625
GTEX-1EN7A-1626-SM-79OLV	0.738841991197249
GTEX-1EU9M-1126-SM-793DE	0.674724143537296
GTEX-1EWIQ-2526-SM-7EPIJ	0.748667171471525
GTEX-1F48J-1826-SM-7SB8T	0.700394787752818
GTEX-1F52S-1326-SM-7SB6Q	0.74356052171211
GTEX-1F5PL-1326-SM-7SB83	0.636776111029362
GTEX-1F6I4-2126-SM-7PC2J	0.620228130219234
GTEX-1F6IF-2026-SM-7P8SE	0.63882222125724
GTEX-1F75B-1226-SM-7MXTW	0.732213302550469
GTEX-1F75I-1026-SM-7SB8B	0.608446123082224
GTEX-1GF9U-1226-SM-ARL9I	0.619927739951278
GTEX-1GF9V-1126-SM-9MQM7	0.6925296299452
GTEX-1GF9W-1026-SM-7SB8X	0.696278102670124
GTEX-1GF9X-0926-SM-7PC2X	0.691759316353518
GTEX-1GL5R-0726-SM-9MQL5	0.704525475231786
GTEX-1GMR2-0226-SM-9JGHO	0.61348075130549
GTEX-1GMR3-0826-SM-9WYT4	0.715715042399164
GTEX-1GMRU-0726-SM-7PBZH	0.784924015191653
GTEX-1GN1U-0726-SM-9MQKL	0.728115669767241
GTEX-1GN1W-1226-SM-9MQLW	0.525707068998194
GTEX-1GN73-0626-SM-7PC3I	0.695509046068908
GTEX-1GPI7-0826-SM-9JGG7	0.612853738194801
GTEX-1GTWX-1526-SM-9MQLF	0.701418539466526
GTEX-1GZ2Q-1226-SM-9MQM8	0.719222178380132
GTEX-1GZ4H-0926-SM-9WG6Y	0.562813793287404
GTEX-1GZ4I-2326-SM-9YFMO	0.574983335811875
GTEX-1H11D-1126-SM-9YFM5	0.474299059809376
GTEX-1H1CY-0826-SM-9WYTU	0.701353893844285
GTEX-1H1DE-0826-SM-ARU8V	0.607916473028967
GTEX-1H1DF-1426-SM-9YFMC	0.731827721973033
GTEX-1H1DG-2026-SM-9QEIV	0.716730593324605
GTEX-1H1E6-1126-SM-9JGGV	0.636196894905272
GTEX-1H1ZS-1326-SM-9WG74	0.702237185267698
GTEX-1H23P-1726-SM-A9SMN	0.687628195233679
GTEX-1H2FU-1426-SM-9WPO6	0.659930804856267
GTEX-1H3VE-1926-SM-9YFL4	0.709324702517276
GTEX-1H4P4-0326-SM-9WYTD	0.667486407184754
GTEX-1HB9E-0526-SM-ARZNM	0.741952669219085
GTEX-1HBPH-2226-SM-9WYSO	0.684289283731946
GTEX-1HBPI-1826-SM-ADEHE	0.542951224473923
GTEX-1HBPN-1526-SM-9WYSB	0.602413799877894
GTEX-1HC8U-0926-SM-A9G3L	0.616356082121506
GTEX-1HCU6-1626-SM-CMKGW	0.708632454845404
GTEX-1HCU7-2026-SM-A9G2B	0.653628665057126
GTEX-1HCU8-1126-SM-CM2SA	0.633250067609357
GTEX-1HCU9-0626-SM-ACKW6	0.517226843344593
GTEX-1HCUA-0926-SM-ADEIX	0.675024863043184
GTEX-1HFI6-1726-SM-CGQFH	0.742643438438889
GTEX-1HFI7-0726-SM-ACKVN	0.644272619477562
GTEX-1HGF4-0226-SM-CNNQL	0.630731479347873
GTEX-1HKZK-1726-SM-ADEJ9	0.584568627772158
GTEX-1HR9M-1426-SM-A9SMB	0.729264643788268
GTEX-1HSEH-1326-SM-ADEI1	0.640175757101007
GTEX-1HSGN-1926-SM-CMKGS	0.65506926110455
GTEX-1HSKV-1926-SM-CNPPN	0.705302433112318
GTEX-1HSMO-1426-SM-CNNQN	0.690360964552209
GTEX-1HSMP-1126-SM-B2LXJ	0.65315601352511
GTEX-1HSMQ-1026-SM-ADEHU	0.692090884825487
GTEX-1HT8W-0726-SM-A9SLB	0.745739997313801
GTEX-1HUB1-1526-SM-CGQF6	0.659801023229037
GTEX-1I19N-1026-SM-A96TT	0.739080154532455
GTEX-1I1CD-1026-SM-COH3G	0.663188779501945
GTEX-1I1GP-1426-SM-ACKVZ	0.552378413292309
GTEX-1I1GQ-1026-SM-CNNQS	0.664653130229259
GTEX-1I1GR-1726-SM-COH39	0.62547751571198
GTEX-1I1GS-0926-SM-A9SL5	0.671756470518973
GTEX-1I1GT-1326-SM-ACKWB	0.698703476040937
GTEX-1I1GU-0626-SM-CMKHR	0.696267776255805
GTEX-1I4MK-0726-SM-ACKWC	0.617217614716142
GTEX-1I6K6-1526-SM-CGQFC	0.65793483097128
GTEX-1I6K7-1826-SM-CGQFO	0.614143058272682
GTEX-1ICG6-1726-SM-ARU7K	0.644270981137947
GTEX-1ICLY-1426-SM-CJI48	0.694965877841933
GTEX-1ICLZ-1626-SM-CE6SS	0.715193659286833
GTEX-1IDJC-0226-SM-CMKG2	0.688831703782567
GTEX-1IDJD-0926-SM-ACKWW	0.612829977572999
GTEX-1IDJF-1726-SM-A9SLL	0.661909353951789
GTEX-1IDJH-1626-SM-A9SLP	0.609973345855569
GTEX-1IDJI-0926-SM-ACKWZ	0.694849651157928
GTEX-1IDJU-0926-SM-ARL88	0.614973681669184
GTEX-1IE54-1426-SM-CL53C	0.711606462720999
GTEX-1IKK5-0826-SM-ACKWN	0.589384871770531
GTEX-1IKOE-1726-SM-CNNQ6	0.647272094548258
GTEX-1IL2U-2726-SM-C1YSG	0.64316483857477
GTEX-1IY9M-1226-SM-ACKX1	0.648505213006257
GTEX-1J1OQ-1526-SM-CJI4E	0.71871301797656
GTEX-1J1R8-0526-SM-ACKWO	0.606516259030461
GTEX-1J8EW-1526-SM-CMKFZ	0.596693105927922
GTEX-1J8Q2-2226-SM-CM2TZ	0.637927446062509
GTEX-1JJ6O-2826-SM-CNNP7	0.68009919776571
GTEX-1JJE9-1526-SM-CM2RR	0.639099189940887
GTEX-1JKYN-0526-SM-CGQG3	0.660420591088665
GTEX-1JKYR-1226-SM-CM2S7	0.606052678562859
GTEX-1JMLX-1026-SM-D3L8U	0.667575199788665
GTEX-1JMPY-0326-SM-CM2S2	0.619683725939942
GTEX-1JMQI-1026-SM-COH2U	0.683292175648579
GTEX-1JMQJ-1926-SM-D4P3A	0.695339277879875
GTEX-1JMQK-1326-SM-CNPOR	0.70016100537189
GTEX-1JN6P-1626-SM-CYPSV	0.706495437751891
GTEX-1JN76-1026-SM-ARZNI	0.725813257896769
GTEX-1K2DA-1126-SM-CGQGG	0.620282588234646
GTEX-1K2DU-0726-SM-DIPF7	0.75020372116072
GTEX-1K9T9-1626-SM-DIPFS	0.678338309528169
GTEX-1KAFJ-0826-SM-CYPTF	0.684877885239834
GTEX-1KANA-1426-SM-CY8IF	0.690579690417816
GTEX-1KANB-2426-SM-EV7BE	0.660487704557108
GTEX-1KANC-0526-SM-D4P3T	0.673859441633345
GTEX-1KD4Q-1426-SM-D4P3K	0.747933510498016
GTEX-1KD5A-1326-SM-CYPTB	0.7317687879157
GTEX-1KWVE-0226-SM-E9TKK	0.625671493779321
GTEX-1KXAM-0526-SM-DKPQN	0.667485712527573
GTEX-1L5NE-1726-SM-DHXKX	0.620912225271913
GTEX-1LBAC-1026-SM-CXKYA	0.656976036453434
GTEX-1LG7Y-1126-SM-CYPTE	0.702034907520039
GTEX-1LG7Z-0226-SM-E6CIG	0.620018349912508
GTEX-1LGOU-0826-SM-DHXKL	0.615365065920668
GTEX-1LGRB-0526-SM-COH3A	0.689436923168809
GTEX-1LH75-1026-SM-EWROK	0.6979785143139
GTEX-1LKK1-1526-SM-EVYCO	0.636703029292947
GTEX-1LSNL-1426-SM-E6CJ9	0.616509180883593
GTEX-1LSNM-0626-SM-DIPG7	0.642089975371275
GTEX-1LSVX-1326-SM-DIPET	0.727301486520616
GTEX-1LVAM-1026-SM-DIPFK	0.474809936679131
GTEX-1LVAN-0926-SM-CNNQ2	0.642942199269545
GTEX-1LVAO-2126-SM-DIPGA	0.678591462519971
GTEX-1MA7W-0526-SM-E6CIN	0.588859282568549
GTEX-1MA7X-1026-SM-DKPQ8	0.70667566226574
GTEX-1MCC2-0626-SM-DKPQI	0.633302863119051
GTEX-1MCQQ-1426-SM-E6CJA	0.73504668168843
GTEX-1MJK3-0626-SM-E6CJB	0.655401590812847
GTEX-1MUQO-0826-SM-EVYCZ	0.650975309233799
GTEX-1N2DV-0626-SM-E9U5H	0.666574999828343
GTEX-1N2DW-0726-SM-DTX97	0.718217204916252
GTEX-1N2EE-1526-SM-DTXE9	0.742981941017173
GTEX-1N2EF-0926-SM-E8VNW	0.741396745288417
GTEX-1NV5F-2526-SM-EXUSK	0.73030022702719
GTEX-1O9I2-1326-SM-E6CQD	0.711711236245403
GTEX-1OFPY-0826-SM-DTX8P	0.684009609596494
GTEX-1OJC3-1326-SM-E9J3D	0.638947314220143
GTEX-1OKEX-0926-SM-E8VNJ	0.659993571128608
GTEX-1P4AB-1226-SM-DTXET	0.754731906319044
GTEX-1PBJI-1326-SM-E9J2V	0.660364734010849
GTEX-1PFEY-0726-SM-E76PO	0.586358604542165
GTEX-1PIGE-1226-SM-EVR3Q	0.599696912732301
GTEX-1POEN-1626-SM-EVYC2	0.657222208597078
GTEX-1PPH8-1026-SM-DPRXN	0.632868859059141
GTEX-1QAET-1226-SM-DTX9I	0.723539214626309
GTEX-1QCLY-1226-SM-EVYC3	0.695824368615812
GTEX-1QEPI-2226-SM-E8VN6	0.673722246318884
GTEX-1QMI2-1626-SM-EYYXK	0.6990939208517
GTEX-1QP28-0926-SM-EVR4D	0.703799872603849
GTEX-1QP29-1626-SM-EXUSZ	0.671402391058088
GTEX-1QP66-0626-SM-E76PD	0.644925354263115
GTEX-1QP67-1126-SM-EAZ4C	0.559547547062351
GTEX-1QP6S-1626-SM-EVYC5	0.683095375944263
GTEX-1QP9N-0426-SM-DTXFT	0.674750927073518
GTEX-1QPFJ-2126-SM-EXOJV	0.719387649475748
GTEX-1QW4Y-0826-SM-DTXE1	0.662955786307339
GTEX-1R7EV-1026-SM-DTX81	0.613654540116418
GTEX-1R9K4-1426-SM-DPRY4	0.616713652017383
GTEX-1R9PO-0926-SM-E9U4Q	0.735924119282122
GTEX-1RAZA-0926-SM-E6CQ8	0.693688506968112
GTEX-1RAZQ-1526-SM-E6CJI	0.619410327011354
GTEX-1RAZR-1026-SM-E8VOJ	0.65384977976777
GTEX-1RB15-1126-SM-E8VMX	0.625801051068192
GTEX-1RLM8-1026-SM-EWROE	0.712055581930641
GTEX-1RMOY-0826-SM-E9TIF	0.700199067359116
GTEX-1RNTQ-0826-SM-E9TK8	0.659304806364807
GTEX-1RQEC-2526-SM-EVYD2	0.67612968427736
GTEX-1S3DN-1626-SM-EVYCC	0.66090181479387
GTEX-1S5VW-2426-SM-EAZ52	0.720662664190778
GTEX-1S5ZA-1026-SM-EWRO2	0.621727058209236
GTEX-1S82P-0926-SM-EWRNP	0.698207847930708
GTEX-1S831-1926-SM-EV79P	0.69292622401471
GTEX-U8XE-1926-SM-3DB98	0.621337312074717
GTEX-UPK5-1826-SM-3GAEB	0.696329022854718
GTEX-UTHO-1826-SM-3GAFE	0.650597377740987
GTEX-VJWN-2326-SM-EVYAP	0.732510755282169
GTEX-VJYA-1626-SM-EXOHL	0.632197343257209
GTEX-VUSG-1426-SM-3GIJN	0.540238371120496
GTEX-W5X1-1426-SM-3GIKH	0.623067030680261
GTEX-WEY5-1326-SM-3GILS	0.662400783592541
GTEX-WFJO-1026-SM-3GIKL	0.66843048700709
GTEX-WFON-1226-SM-3TW8F	0.655588129485895
GTEX-WH7G-1126-SM-3NMBK	0.620257055946815
GTEX-WHPG-0626-SM-3NMBD	0.636403928769891
GTEX-WHWD-0826-SM-3LK6R	0.661367054893236
GTEX-WI4N-1526-SM-EZ6LG	0.608532245105239
GTEX-WK11-2426-SM-3NMAA	0.718806201145765
GTEX-WL46-2026-SM-3LK7U	0.566083410017022
GTEX-WOFM-0726-SM-3MJF8	0.660571117264799
GTEX-WRHK-0826-SM-3MJFG	0.650203075573339
GTEX-WVLH-1626-SM-EXURN	0.698508189858008
GTEX-WWTW-1326-SM-4MVNT	0.745327065001075
GTEX-WXYG-0926-SM-3NB2O	0.638997117553066
GTEX-WY7C-0926-SM-3NB34	0.63635831743378
GTEX-WYBS-1026-SM-4ONCY	0.746090276117112
GTEX-WYJK-1426-SM-3NM8V	0.687098978739287
GTEX-WYVS-0626-SM-4SOJY	0.649882884036318
GTEX-X3Y1-0926-SM-3P5YT	0.718485257875678
GTEX-X585-2526-SM-4QAS1	0.788361193435125
GTEX-X8HC-2326-SM-4QAS4	0.744034506417831
GTEX-XAJ8-0226-SM-4GIB2	0.65509213706019
GTEX-XBEC-1826-SM-4QASN	0.725819504389936
GTEX-XBED-1326-SM-4AT4F	0.652873679117181
GTEX-XBEW-1726-SM-4RGMA	0.601457099532023
GTEX-XGQ4-1026-SM-4AT4L	0.672805055617608
GTEX-XLM4-1026-SM-4AT51	0.751714088026506
GTEX-XMK1-0926-SM-4B66X	0.570948560818956
GTEX-XOT4-0826-SM-4B66Y	0.747402014337378
GTEX-XPVG-1626-SM-EYYVK	0.612493589935141
GTEX-XQ3S-2426-SM-4WAYB	0.677702512855279
GTEX-XQ8I-1426-SM-4BOPW	0.663343987297799
GTEX-XUZC-1126-SM-4BOPZ	0.653364270754718
GTEX-XV7Q-1726-SM-4BRUU	0.685043906418536
GTEX-XXEK-1426-SM-4BRW1	0.6451906643177
GTEX-XYKS-1826-SM-4E3JV	0.692943079330875
GTEX-Y111-0926-SM-4SOIU	0.637803428295966
GTEX-Y114-1326-SM-4TT9A	0.680556628756483
GTEX-Y3I4-0726-SM-E9J3Y	0.651840464309557
GTEX-Y5LM-0826-SM-4VDSW	0.648650501364958
GTEX-Y5V5-0226-SM-5S2N8	0.716937910376533
GTEX-Y5V6-0626-SM-4WWFY	0.661497252202881
GTEX-Y8E4-1226-SM-5IFIM	0.600231324474617
GTEX-Y8LW-0926-SM-4VBQ8	0.630949746376522
GTEX-Y9LG-1226-SM-4VBQA	0.628020848608989
GTEX-YEC3-0926-SM-5Q5AC	0.65997322842414
GTEX-YEC4-0926-SM-5PNXY	0.617333302455158
GTEX-YECK-1426-SM-5IFHE	0.70450370333587
GTEX-YFCO-1126-SM-5S2N9	0.727485629836042
GTEX-YJ89-1926-SM-5IFJ6	0.679709662476965
GTEX-YJ8A-1926-SM-EZ6LQ	0.601798498491702
GTEX-Z9EW-0826-SM-5HL9T	0.626939134638174
GTEX-ZA64-0926-SM-5HL7H	0.604637275644334
GTEX-ZAB4-1426-SM-5CVN6	0.65776162254634
GTEX-ZAB5-1126-SM-5Q5AD	0.662016519295914
GTEX-ZAJG-1626-SM-5HL7I	0.755114122619164
GTEX-ZC5H-1626-SM-5HL7L	0.623370317464733
GTEX-ZDTS-1826-SM-5S2N6	0.687773821093304
GTEX-ZDTT-0526-SM-5HL4M	0.669729704640357
GTEX-ZDXO-2326-SM-5LU9W	0.603804399064266
GTEX-ZDYS-2226-SM-5S2MI	0.591302247782069
GTEX-ZE7O-1526-SM-5J1NH	0.747495953180665
GTEX-ZE9C-1326-SM-5S2OW	0.731614814311542
GTEX-ZEX8-1226-SM-5S2OK	0.699945968885517
GTEX-ZF28-1426-SM-5S2OG	0.713230235549503
GTEX-ZF29-0826-SM-5S2O2	0.684316377392097
GTEX-ZF2S-1526-SM-5S2OO	0.616003701812408
GTEX-ZF3C-1026-SM-5S2OC	0.724689919308411
GTEX-ZG7Y-1626-SM-5S2NO	0.708686587205155
GTEX-ZGAY-1326-SM-5S2NS	0.645359954782445
GTEX-ZLV1-0926-SM-5S2MR	0.670031904581769
GTEX-ZLWG-0726-SM-5S2N4	0.681518369508301
GTEX-ZP4G-1326-SM-5EGIW	0.597217810714511
GTEX-ZPCL-1026-SM-5GCOX	0.619071337947792
GTEX-ZPIC-0726-SM-57WFM	0.627102295876698
GTEX-ZPU1-1226-SM-5HL71	0.66865163529629
GTEX-ZQG8-1026-SM-51MR9	0.579868272487799
GTEX-ZQUD-0526-SM-57WG4	0.60681233910499
GTEX-ZT9W-1026-SM-57WG5	0.587728500820613
GTEX-ZT9X-0926-SM-5O9C4	0.624527974184891
GTEX-ZTPG-2326-SM-57WFL	0.714061453098949
GTEX-ZTSS-1026-SM-5985N	0.676396216265178
GTEX-ZTX8-0726-SM-59HL9	0.644375401695641
GTEX-ZUA1-2126-SM-57YRB	0.712701430861254
GTEX-ZV6S-1626-SM-5NQ81	0.685639748696109
GTEX-ZV7C-0826-SM-59HK8	0.641079956624892
GTEX-ZVE2-1826-SM-51MRZ	0.712911083367762
GTEX-ZVP2-0226-SM-57WBD	0.636196471167983
GTEX-ZVT2-0226-SM-5GIE3	0.640363769517451
GTEX-ZVZP-1126-SM-5GICU	0.567080173852429
GTEX-ZXES-0926-SM-5E43O	0.595573187740659
GTEX-ZXG5-1626-SM-59HJK	0.712902888627646
GTEX-ZYFC-1826-SM-5GZZA	0.605094454104468
GTEX-ZYFG-1426-SM-5GICS	0.597018794479089
GTEX-ZYT6-2126-SM-5GZZ4	0.641267417334518
GTEX-ZYVF-1026-SM-5E44V	0.693107775109135
GTEX-ZYW4-2226-SM-5GZYG	0.722430681834473
GTEX-ZZ64-0626-SM-5GZWR	0.636240745483457
GTEX-ZZPU-0326-SM-5N9BJ	0.705840532197874
