## Additional file 6 for "Transcriptome diversity is a systematic source of bias in RNA-sequencing data": gtex_Adrenal_Gland.txt

sample_id	transcriptome_diversity
GTEX-111CU-0126-SM-5GZWZ	0.585994402033379
GTEX-111YS-0126-SM-5987T	0.553513414514631
GTEX-1122O-0326-SM-5H124	0.606859645978342
GTEX-117YX-0126-SM-5EGH5	0.606404664039221
GTEX-11DXX-0126-SM-5EGH7	0.629368644298002
GTEX-11DXY-1626-SM-5H12L	0.606285202771941
GTEX-11DXZ-0226-SM-5EGGZ	0.58994074816395
GTEX-11EM3-0326-SM-5A5KJ	0.603966008913887
GTEX-11EMC-0526-SM-5EGJN	0.56556749289044
GTEX-11EQ9-0126-SM-5986I	0.545301567924702
GTEX-11GSP-0326-SM-5A5KW	0.572969103352757
GTEX-11I78-1826-SM-5A5M4	0.611919282044581
GTEX-11NSD-0226-SM-5A5LR	0.633494794745942
GTEX-11P7K-0126-SM-5986E	0.596508530003472
GTEX-11TT1-0126-SM-5LUAA	0.652849981656935
GTEX-11XUK-0126-SM-5CVLK	0.577580830615006
GTEX-1211K-0126-SM-59HJE	0.590120775623378
GTEX-12696-0626-SM-5EGGD	0.681553523063393
GTEX-12BJ1-0526-SM-5FQUD	0.613376126517336
GTEX-12WSD-2126-SM-5LZWK	0.657114949542693
GTEX-12WSG-0726-SM-5EGIG	0.671098476609879
GTEX-12WSJ-0126-SM-5GCOM	0.608940426070586
GTEX-12WSK-0326-SM-5GCOJ	0.560999537494117
GTEX-12WSL-0326-SM-5CVMK	0.586010801980396
GTEX-12WSN-0926-SM-5GCN1	0.412532957338792
GTEX-12ZZZ-0926-SM-5N9EQ	0.540195573995134
GTEX-13111-0326-SM-5DUXF	0.549506596003418
GTEX-131XF-0126-SM-5DUVF	0.567277906512878
GTEX-131XG-1326-SM-5DUX4	0.678689107332535
GTEX-131YS-2026-SM-5P9J8	0.587371811448694
GTEX-132AR-1726-SM-5EGHQ	0.704384332331141
GTEX-132NY-2226-SM-5J2LZ	0.627162844194996
GTEX-132QS-0126-SM-5IFH9	0.582222574890374
GTEX-1339X-0826-SM-5J2O6	0.577283948584483
GTEX-1399R-0326-SM-5KM1X	0.627611493154329
GTEX-1399S-0426-SM-5IFG5	0.583140821920061
GTEX-1399U-0226-SM-5P9J2	0.616556341419621
GTEX-139YR-0126-SM-5IJEY	0.687446984652119
GTEX-13CF3-0126-SM-5IFFM	0.596151338154096
GTEX-13D11-0426-SM-5LZYA	0.595124677406136
GTEX-13FH7-0226-SM-5IFGG	0.638867468419305
GTEX-13FTW-0126-SM-5IJED	0.61090664147863
GTEX-13N11-0826-SM-5IJFP	0.647295887097733
GTEX-13O1R-2326-SM-5IJF9	0.631592556878137
GTEX-13O21-0126-SM-5IJE8	0.571759867231023
GTEX-13O3O-1626-SM-5KM1O	0.565961642726514
GTEX-13O61-0126-SM-5KM4P	0.57042401334166
GTEX-13OVI-1226-SM-5J2ME	0.593634961895606
GTEX-13OW6-1726-SM-5IJGI	0.654369663726848
GTEX-13OW7-2726-SM-5L3HN	0.564074709683104
GTEX-13PL7-1026-SM-5MR5C	0.585963745036809
GTEX-13PVR-0226-SM-5RQJI	0.58828074939263
GTEX-13QBU-0526-SM-5IJFE	0.589599701561097
GTEX-13W3W-1326-SM-5LU4T	0.605887167353132
GTEX-144GL-1826-SM-79OMB	0.573002103086579
GTEX-145LT-0126-SM-5S2QJ	0.603979245046825
GTEX-145MN-0226-SM-5QGPY	0.673652844036122
GTEX-146FR-1526-SM-5SIB8	0.595639215211233
GTEX-14753-1726-SM-5NQ9X	0.420375454384952
GTEX-147F4-2526-SM-5NQBB	0.603173958217884
GTEX-14A5H-2126-SM-7IGNV	0.47764527099613
GTEX-14A5I-2126-SM-5NQA8	0.543074411603392
GTEX-14BMU-0126-SM-5S2Q9	0.658916069994718
GTEX-14C38-1726-SM-5RQJC	0.58382460273887
GTEX-14DAQ-1826-SM-5S2VV	0.598499427622644
GTEX-14DAR-1726-SM-664MZ	0.511751337978668
GTEX-14E1K-0626-SM-5S2PG	0.628674160900357
GTEX-14E6E-0126-SM-73KXH	0.594449615392833
GTEX-14H4A-0226-SM-5SI6Q	0.601728513339121
GTEX-14JG6-0126-SM-68726	0.606037518704156
GTEX-14PJ4-0426-SM-6871F	0.622891884643174
GTEX-14PJ6-0126-SM-686Z5	0.571836403474646
GTEX-14PJM-2226-SM-6AJAT	0.564649780266626
GTEX-14PK6-0126-SM-664O1	0.598474561900535
GTEX-14PKV-0726-SM-686ZF	0.610388700597846
GTEX-14PN3-1426-SM-686Z8	0.607442171192898
GTEX-14XAO-0326-SM-6ETZN	0.608942015861478
GTEX-15CHR-0626-SM-7938V	0.656021164866042
GTEX-15DYW-2126-SM-6M47B	0.641266237109546
GTEX-15ER7-1126-SM-6M47F	0.516350878811152
GTEX-15EU6-0326-SM-6M48I	0.601794861261706
GTEX-15SHU-1926-SM-7KUMO	0.646052540332892
GTEX-16AAH-0226-SM-793A8	0.662384014937606
GTEX-16MT8-1626-SM-7EWDW	0.605556432843488
GTEX-16NGA-0126-SM-72D6U	0.627918913766344
GTEX-17HGU-0126-SM-7DHLV	0.574186166179243
GTEX-17HHE-0226-SM-79399	0.592047521219682
GTEX-17HHY-2226-SM-7KFS4	0.571965240758404
GTEX-17KNJ-0326-SM-7KFS5	0.615001693667876
GTEX-18A6Q-1826-SM-72D6I	0.535397365625922
GTEX-18A7A-1826-SM-7KFTU	0.617820700530859
GTEX-18D9B-1926-SM-7KFSV	0.592845021123989
GTEX-1A32A-2126-SM-718AZ	0.562018142885636
GTEX-1A3MV-0226-SM-731FS	0.6070652417563
GTEX-1A3MW-2126-SM-731DO	0.548851254549685
GTEX-1A8FM-1926-SM-7MXTX	0.587103172052504
GTEX-1AMFI-0626-SM-731DR	0.621385008583782
GTEX-1AX8Z-2426-SM-72D7D	0.611940362628381
GTEX-1AX9J-0626-SM-72D7L	0.606408029867223
GTEX-1AX9K-0126-SM-7PC1B	0.593947676303342
GTEX-1B8KE-0926-SM-7189I	0.65076111937354
GTEX-1B8KZ-0126-SM-7DHM5	0.533171020722992
GTEX-1B8L1-1326-SM-7MKG6	0.57226588011747
GTEX-1B996-2026-SM-7MKG7	0.662236069610912
GTEX-1BAJH-2626-SM-7EPG6	0.64643391828611
GTEX-1C475-0126-SM-731DC	0.630599534967202
GTEX-1CAMR-0126-SM-79391	0.681184033227425
GTEX-1CAMS-0226-SM-79397	0.69351130642419
GTEX-1CB4F-0126-SM-9JGGZ	0.58485343397818
GTEX-1EH9U-1726-SM-7P8QK	0.534195490787402
GTEX-1EKGG-2126-SM-7MKFT	0.507103579894408
GTEX-1F5PK-0826-SM-7MXVI	0.568818651317078
GTEX-1F5PL-2326-SM-7MKFC	0.608739225651518
GTEX-1F75A-2026-SM-9KNTR	0.448329875029497
GTEX-1F75I-0126-SM-9WPPW	0.574836263093074
GTEX-1F88F-1526-SM-9JGG1	0.51938191622954
GTEX-1GF9V-2026-SM-9JGHS	0.477203624566058
GTEX-1GL5R-1026-SM-7P8U1	0.619032016893293
GTEX-1GMR3-0926-SM-9WPP9	0.538338109470308
GTEX-1GN1V-1626-SM-7PBZF	0.601559367301584
GTEX-1GN73-1526-SM-9WPP1	0.621806994122241
GTEX-1H11D-2426-SM-9JGGN	0.625968473866308
GTEX-1H1E6-1026-SM-9JGFZ	0.577138017930054
GTEX-1H3VY-1826-SM-9JGI4	0.655812446826105
GTEX-1HBPI-1926-SM-CE6RT	0.460236895502724
GTEX-1HC8U-0226-SM-9WG7Q	0.597458282948076
GTEX-1HCU6-1826-SM-C1YRN	0.559498128105574
GTEX-1HKZK-0126-SM-B2LWF	0.591573971687703
GTEX-1I1GP-1826-SM-C1YS1	0.554392544228044
GTEX-1I1GQ-2026-SM-ARU7F	0.571353210550089
GTEX-1I1GT-0126-SM-B2LWM	0.627166519436623
GTEX-1I1GU-0226-SM-AHZ2J	0.646619466435171
GTEX-1I1GV-1826-SM-CNNR8	0.475535413910231
GTEX-1ICG6-0226-SM-AHZ2P	0.587768480028771
GTEX-1IDJH-1726-SM-A96T3	0.511757828552558
GTEX-1IDJU-0126-SM-CNNR2	0.583677326310431
GTEX-1J8EW-1826-SM-C1YQW	0.590116694478921
GTEX-1J8Q3-0326-SM-CE6TD	0.593290677097943
GTEX-1JKYN-0126-SM-AHZ4C	0.633796520944998
GTEX-1JMLX-1126-SM-CXZJN	0.642181457671482
GTEX-1K2DA-0226-SM-CGQGW	0.580448614249722
GTEX-1K2DU-0826-SM-DHXKA	0.466545842059372
GTEX-1KANB-2626-SM-EV7BF	0.533723414733118
GTEX-1KD4Q-1826-SM-DIPFV	0.431545078109477
GTEX-1KWVE-0726-SM-D4P3O	0.624598691578209
GTEX-1KXAM-0326-SM-EV7AQ	0.650908241799711
GTEX-1LG7Z-0426-SM-D4P47	0.56555062316604
GTEX-1LGRB-0326-SM-CNPQC	0.61352630825291
GTEX-1LNCM-0826-SM-DHXL6	0.513621832705214
GTEX-1LVAN-0826-SM-CNNPG	0.582023017442387
GTEX-1M5QR-1726-SM-EV7AU	0.560452846495563
GTEX-1NUQO-0626-SM-E6CQT	0.612168298036942
GTEX-1PIIG-1426-SM-EXOIS	0.667521533468487
GTEX-1PPH8-0826-SM-DTX9T	0.621665059232909
GTEX-1PWST-2126-SM-DPRZ5	0.708717204296184
GTEX-1QMI2-1926-SM-EAZ4B	0.654908672713478
GTEX-1QP29-0326-SM-E6CQ4	0.622704112320155
GTEX-1QP2A-2626-SM-EAZ3L	0.613149862369729
GTEX-1QPFJ-2526-SM-EXOJX	0.482977549701221
GTEX-1R7EV-1726-SM-E6CR8	0.543429639536061
GTEX-1RAZQ-0226-SM-EV7BK	0.565312939562019
GTEX-1RQEC-1926-SM-DTX7M	0.67440944883795
GTEX-1S82P-1126-SM-EV79M	0.634198085357598
GTEX-NFK9-1726-SM-3TW8P	0.555835298479252
GTEX-O5YT-1326-SM-3MJGR	0.657227361744291
GTEX-O5YV-1126-SM-3LK73	0.685242263779454
GTEX-OHPK-1326-SM-3MJGN	0.579885971296153
GTEX-OHPL-1326-SM-3MJGG	0.61474746321737
GTEX-OIZF-1326-SM-3MJGU	0.624146169484844
GTEX-OIZH-1326-SM-3NB1H	0.600303759807895
GTEX-OOBK-3125-SM-3LK5R	0.630244498913217
GTEX-OXRK-0126-SM-3NB1E	0.644359289246506
GTEX-P4QS-1326-SM-3NMCD	0.63112486391636
GTEX-P4QT-1326-SM-3NMD3	0.570265489512983
GTEX-PLZ5-0326-SM-3P614	0.62142280805013
GTEX-PLZ6-0226-SM-3P61I	0.611341458542465
GTEX-PW2O-0226-SM-48TC7	0.589524903555033
GTEX-PWCY-0226-SM-48TD8	0.627563720335823
GTEX-PX3G-1326-SM-48U18	0.623879219812402
GTEX-Q2AH-0126-SM-48U2B	0.612330496028988
GTEX-Q2AI-0226-SM-48U1D	0.612731824329043
GTEX-Q734-0126-SM-48U1E	0.611974564902039
GTEX-QCQG-0126-SM-48U27	0.599145126434488
GTEX-QDVJ-1126-SM-48U1U	0.595334539944925
GTEX-QDVN-0426-SM-48TZ6	0.630635310325641
GTEX-QEG5-1826-SM-CE6QW	0.690664393941302
GTEX-QLQ7-0126-SM-CL55R	0.6202225316424
GTEX-QLQW-0226-SM-447BJ	0.653620777687652
GTEX-QMRM-0126-SM-CJI1R	0.629250777058591
GTEX-QXCU-1326-SM-48FE2	0.584830338734391
GTEX-R53T-0226-SM-48FEH	0.674113249985665
GTEX-R55C-0226-SM-48FEO	0.602076011455049
GTEX-R55E-1826-SM-EXOHD	0.583806645492637
GTEX-R55G-0126-SM-48FDS	0.639805988559191
GTEX-REY6-1726-SM-48FDL	0.622377530378075
GTEX-RM2N-0126-SM-48FDD	0.618506837840648
GTEX-RNOR-1626-SM-EZ6MM	0.506497908475601
GTEX-RUSQ-0226-SM-47JWT	0.664271567281656
GTEX-RWSA-1726-SM-47JX7	0.60240315165937
GTEX-S32W-0126-SM-4AD61	0.658029705271126
GTEX-S33H-1326-SM-4AD6A	0.568768166255912
GTEX-S341-0126-SM-4AD64	0.606226703067086
GTEX-S3XE-0126-SM-4AD4R	0.634613194185467
GTEX-S4Q7-0226-SM-4AD5O	0.643416543103011
GTEX-S4Z8-0126-SM-4GICC	0.610665261074512
GTEX-SUCS-0526-SM-4DM56	0.637655665497093
GTEX-T6MO-0126-SM-4DM6X	0.631239543259244
GTEX-TKQ2-0226-SM-4DM6V	0.614476271538153
GTEX-TMMY-0126-SM-4DXTP	0.585379213593919
GTEX-U3ZM-0226-SM-4DXTA	0.604105897047225
GTEX-U3ZN-0826-SM-4DXSZ	0.641494232292245
GTEX-U4B1-0126-SM-4DXSN	0.658661165587948
GTEX-UJMC-0226-SM-4IHLH	0.567256294796504
GTEX-V1D1-0226-SM-4JBHG	0.523862963222091
GTEX-V955-0126-SM-4JBH5	0.644873237088287
GTEX-VJYA-0526-SM-4KL1R	0.578409404381304
GTEX-VUSG-1526-SM-4KKZH	0.573738354059923
GTEX-W5WG-1126-SM-4LMK4	0.605990902957039
GTEX-WFG8-0126-SM-4LVMH	0.613252562436286
GTEX-WHPG-1526-SM-4M1ZK	0.626819560970993
GTEX-WQUQ-0126-SM-4OOSS	0.602002245282587
GTEX-WY7C-0326-SM-4OND5	0.618476973725663
GTEX-WYVS-0226-SM-4ONDK	0.587414094614914
GTEX-X4EO-1726-SM-4QARN	0.537857802427027
GTEX-X4LF-0126-SM-4QAS7	0.603751042061647
GTEX-XMK1-0226-SM-4B65D	0.60236186771505
GTEX-XQ3S-1726-SM-4BOOD	0.572652080130345
GTEX-XUZC-0226-SM-4BOO7	0.598397259975539
GTEX-XV7Q-0226-SM-4BRVL	0.662154223540457
GTEX-XYKS-0926-SM-4BRVG	0.608972201588572
GTEX-Y114-0526-SM-4TT8V	0.600500586156342
GTEX-Y3IK-0226-SM-51MRJ	0.566227363374562
GTEX-Y5LM-0126-SM-4VBRL	0.631296972684114
GTEX-Y5V5-1326-SM-4V6G9	0.617591727905832
GTEX-Y5V6-1926-SM-5IFIL	0.597632164400396
GTEX-Y9LG-0126-SM-5Q59W	0.626702040875346
GTEX-YB5E-0226-SM-5IFHI	0.608357392555099
GTEX-YF7O-0126-SM-5IFIR	0.619932540191483
GTEX-YFCO-0126-SM-4W1YT	0.549523611622389
GTEX-ZA64-0226-SM-5HL9C	0.575335791589486
GTEX-ZDTT-0126-SM-4WKHA	0.595346213729558
GTEX-ZEX8-0626-SM-DO118	0.605964647794804
GTEX-ZF2S-0126-SM-4WKFO	0.61068382119626
GTEX-ZLFU-0826-SM-4WWBP	0.616537553898227
GTEX-ZLV1-0226-SM-4WWC1	0.64968959560048
GTEX-ZLWG-0126-SM-4WWC5	0.615541365067266
GTEX-ZP4G-0126-SM-4YCE3	0.585469732970729
GTEX-ZPCL-0826-SM-DNZZ7	0.601823074853411
GTEX-ZT9W-0126-SM-4YCFD	0.641852903580821
GTEX-ZT9X-0126-SM-4YCFC	0.564529035037646
GTEX-ZTSS-0326-SM-5987M	0.653013847580772
GTEX-ZUA1-1926-SM-5E45E	0.481732149573813
GTEX-ZVP2-0126-SM-5NQ7D	0.620581514093302
GTEX-ZVT2-0826-SM-5GIEO	0.585242365835566
GTEX-ZY6K-0126-SM-5SIAM	0.64306434899321
GTEX-ZYFG-0926-SM-5BC5U	0.583221717844464
GTEX-ZYVF-1626-SM-5N9EH	0.519692755531129
GTEX-ZZPU-1226-SM-5N9CK	0.636231718217216
