## Additional file 6 for "Transcriptome diversity is a systematic source of bias in RNA-sequencing data": gtex_Artery_Aorta.txt

sample_id	transcriptome_diversity
GTEX-111YS-0526-SM-5GZXJ	0.739333380299604
GTEX-1122O-1126-SM-5NQ8X	0.731888335161573
GTEX-1128S-0326-SM-5GZZF	0.759663930602277
GTEX-117XS-0426-SM-5GZZN	0.739133715051441
GTEX-117YW-0226-SM-5N9CM	0.741462122791675
GTEX-11DXX-0426-SM-5EQ5F	0.726923817178828
GTEX-11DXZ-0426-SM-5987Y	0.722530636681148
GTEX-11DYG-1226-SM-5N9DC	0.766988976982457
GTEX-11EM3-0226-SM-5985Y	0.703516206509324
GTEX-11EMC-0926-SM-59863	0.751384722174262
GTEX-11GS4-0326-SM-5N9F7	0.73158393319516
GTEX-11GSP-1126-SM-5A5LM	0.740964996097177
GTEX-11I78-0726-SM-5A5M1	0.734981834381968
GTEX-11LCK-0726-SM-5PNYC	0.709412389923001
GTEX-11NUK-0726-SM-5A5ME	0.746702769948763
GTEX-11ONC-0926-SM-5BC5E	0.749022852955593
GTEX-11P81-0326-SM-5HL6B	0.730315365764386
GTEX-11P82-0126-SM-5HL72	0.71424902597969
GTEX-11TT1-1226-SM-5Q5AV	0.748718338091819
GTEX-11TUW-0926-SM-5EQMW	0.750131175746211
GTEX-11UD2-0826-SM-5EQKS	0.752083536833993
GTEX-11WQK-0326-SM-5EQL1	0.758493543702977
GTEX-11ZTS-0826-SM-5EQ49	0.751437525932887
GTEX-11ZVC-0326-SM-5CVLC	0.744778024709753
GTEX-1211K-0326-SM-5FQT1	0.693396363336433
GTEX-1212Z-0826-SM-5EQ51	0.725155985713732
GTEX-12696-0426-SM-5EGL5	0.721513595150797
GTEX-12C56-0226-SM-5N9FB	0.688965047190527
GTEX-12KS4-0626-SM-5PNY4	0.760521111033182
GTEX-12WSD-1326-SM-5GCNU	0.771638315532547
GTEX-12WSK-0426-SM-5GCNS	0.737513527318633
GTEX-12WSN-0326-SM-5GCP6	0.717305552128469
GTEX-12ZZX-1026-SM-5LZUW	0.757700396636737
GTEX-12ZZY-1326-SM-5GCNW	0.76718058782381
GTEX-13111-0526-SM-5LZVF	0.697875418114937
GTEX-13113-0526-SM-5GCN2	0.739855199746471
GTEX-1313W-1026-SM-5EQ5I	0.745874204657366
GTEX-131XF-0626-SM-5GIDS	0.717279127642872
GTEX-131XW-2226-SM-5PNY1	0.75150110531866
GTEX-131YS-1126-SM-5N9FQ	0.745329477046727
GTEX-132AR-2126-SM-5K7XG	0.747392060965549
GTEX-132QS-0626-SM-62LFM	0.732336684556203
GTEX-1339X-0526-SM-5KLYW	0.728807266350723
GTEX-133LE-0226-SM-5PNY3	0.747167363268701
GTEX-1399R-0626-SM-5K7UZ	0.704607574534739
GTEX-1399T-0526-SM-5J1NC	0.758047744073444
GTEX-1399U-0426-SM-5K7UU	0.729967822745623
GTEX-139D8-1226-SM-5L3ED	0.763338147727168
GTEX-139TS-0226-SM-5K7W5	0.735178945145731
GTEX-139TU-1126-SM-5J1NY	0.768832858912699
GTEX-139UW-0426-SM-5K7V4	0.752540213497693
GTEX-139YR-0626-SM-5IJBT	0.754573911950852
GTEX-13CF3-0526-SM-5IJBV	0.72382130606343
GTEX-13D11-1426-SM-5K7Y9	0.752694597171481
GTEX-13FH7-0326-SM-5J1MR	0.718580192333774
GTEX-13FHO-1626-SM-5IJGB	0.751106275675787
GTEX-13FLV-1426-SM-5J1N4	0.739199635376791
GTEX-13FTW-0726-SM-9WG72	0.730431032837764
GTEX-13FTX-0226-SM-5K7TX	0.738738797662132
GTEX-13FTZ-0126-SM-5K7V3	0.755470016929032
GTEX-13N2G-0526-SM-5MR5L	0.757063509090281
GTEX-13NYB-0426-SM-5IJDD	0.77675735348126
GTEX-13NZ9-1226-SM-5MR3J	0.766834612414408
GTEX-13O1R-1026-SM-5KM2L	0.744948668752518
GTEX-13O21-0426-SM-5K7VR	0.715350795941148
GTEX-13O3O-1126-SM-5KM4Q	0.758335227905466
GTEX-13O3P-1126-SM-5L3FG	0.762303915612176
GTEX-13O61-0326-SM-5KM2O	0.717865415322166
GTEX-13OVG-0826-SM-5L3D8	0.730656288326454
GTEX-13OVI-0626-SM-5IJCN	0.711278803122911
GTEX-13OW5-0826-SM-5J1NE	0.766170852055107
GTEX-13OW6-1526-SM-5L3HX	0.756653106660171
GTEX-13OW8-1826-SM-5L3H1	0.747843983156538
GTEX-13PVQ-1426-SM-5J1O4	0.762624370199051
GTEX-13PVR-0826-SM-5S2PV	0.717245103789736
GTEX-13QBU-0326-SM-5LU3F	0.706477806240141
GTEX-13RTK-0126-SM-5RQHQ	0.7355557750243
GTEX-13U4I-1026-SM-5LU3G	0.732081529230655
GTEX-13VXT-0826-SM-5SIAP	0.712135274565483
GTEX-13W3W-0226-SM-731ET	0.768180194222209
GTEX-13W46-1826-SM-5K7VA	0.770462467828412
GTEX-13X6H-0126-SM-5QGOS	0.637323700564546
GTEX-13X6I-0926-SM-5LUAB	0.749835920566235
GTEX-13X6K-1926-SM-5LU4O	0.75879128568424
GTEX-13YAN-1526-SM-5LU3E	0.775408975809911
GTEX-144GN-0326-SM-5O9AD	0.763061786227026
GTEX-145MH-1026-SM-5Q5CI	0.75440844895281
GTEX-145MO-1226-SM-5QGPC	0.741978686840649
GTEX-146FH-1326-SM-5NQBI	0.745945981731253
GTEX-146FQ-0826-SM-5LUAJ	0.751686135967003
GTEX-146FR-1026-SM-5NQ9T	0.724444274242697
GTEX-147F4-1026-SM-5Q5F9	0.743398341577879
GTEX-1497J-1026-SM-5NQAV	0.735504576413379
GTEX-14A5I-1326-SM-5SIAQ	0.753046072442996
GTEX-14AS3-0526-SM-5QGQQ	0.771364749348505
GTEX-14ASI-1126-SM-5QGPN	0.765808108636298
GTEX-14B4R-0226-SM-5TDDO	0.724372092507759
GTEX-14BIM-2626-SM-5S2OF	0.76324030435216
GTEX-14BMU-0326-SM-793DO	0.750528890386546
GTEX-14BMV-1226-SM-5TDDY	0.749389265953208
GTEX-14C39-0126-SM-6128R	0.744031379469358
GTEX-14C5O-1526-SM-7DHKT	0.748802310816559
GTEX-14DAQ-1326-SM-5RQIM	0.741299772714806
GTEX-14E1K-0726-SM-62LDU	0.725816055746443
GTEX-14E6C-0626-SM-664NA	0.768058790305318
GTEX-14E7W-1426-SM-6LLJ2	0.762482802996187
GTEX-14ICL-0326-SM-5S2OS	0.711541798671299
GTEX-14PJ2-1226-SM-62LFE	0.773401075463044
GTEX-14PJ3-0226-SM-6EU37	0.718167208081685
GTEX-14PJ4-0826-SM-6LLH5	0.725589076833103
GTEX-14PJ6-0526-SM-6LLIU	0.711475593850729
GTEX-14PJM-1426-SM-62LF3	0.741623173408218
GTEX-14PK6-0626-SM-6AJ9P	0.72047217568236
GTEX-15CHC-0626-SM-686YV	0.730858247876631
GTEX-15CHR-0126-SM-7SB7X	0.719768349199097
GTEX-15DDE-1326-SM-6LLJM	0.739741547597081
GTEX-15DYW-1226-SM-6PALV	0.754802166612896
GTEX-15DZA-1226-SM-7KFS1	0.69777455784243
GTEX-15ER7-2026-SM-793B8	0.752799657119051
GTEX-15ETS-0726-SM-6LPKL	0.717790217550815
GTEX-15F5U-0226-SM-6PANK	0.723795526461173
GTEX-15FZZ-0426-SM-6PANM	0.721247949040145
GTEX-15G19-1026-SM-6PALM	0.760086129883479
GTEX-15RIF-0126-SM-7KUG3	0.706908849783737
GTEX-15RJE-2426-SM-6PAM9	0.732505371913187
GTEX-15SHU-1226-SM-718BY	0.723244802584492
GTEX-15SHV-0826-SM-7KUFA	0.72820846315342
GTEX-15UF6-0226-SM-7KUF6	0.758045492082586
GTEX-16XZZ-1426-SM-7KUE3	0.732207197523519
GTEX-17EVP-0926-SM-7IGOY	0.753781222723624
GTEX-17EVQ-1626-SM-79ONH	0.749305077860161
GTEX-17F96-1126-SM-7EWDF	0.74775041928397
GTEX-17F98-0726-SM-793BJ	0.739873656415574
GTEX-17GQL-2326-SM-731EJ	0.723587673411948
GTEX-17HII-1826-SM-7DUFQ	0.758703337937279
GTEX-17KNJ-0526-SM-7PC3Y	0.722250776652468
GTEX-17MF6-1026-SM-7EWE1	0.747907865825748
GTEX-18465-1026-SM-7PC23	0.755408098897677
GTEX-18A66-1326-SM-7LG4M	0.742596004126846
GTEX-18A67-0926-SM-7LG5Y	0.720518144011623
GTEX-18A6Q-1426-SM-7LG63	0.751931990261515
GTEX-18A7A-1426-SM-731AP	0.753461236682743
GTEX-18D9U-1326-SM-731BI	0.74110771951992
GTEX-1A3MV-0426-SM-73KXL	0.716423159387904
GTEX-1AMEY-0726-SM-72D5X	0.717354698285159
GTEX-1AMFI-0426-SM-731C7	0.70926069064725
GTEX-1AX8Z-1226-SM-7DHM7	0.721194292282757
GTEX-1AX9I-1226-SM-731CJ	0.758277783822443
GTEX-1AX9J-0726-SM-7PC2E	0.698405306963315
GTEX-1AX9K-0726-SM-73KYR	0.727311850658434
GTEX-1AYCT-0326-SM-73KVN	0.744770694603783
GTEX-1AYD5-0726-SM-7SB6Y	0.737995810042636
GTEX-1B8KE-0226-SM-7EWEK	0.75482881090922
GTEX-1B8L1-0226-SM-7PBYE	0.730204830715198
GTEX-1B8SG-0626-SM-79OL3	0.769692089456096
GTEX-1B933-1126-SM-73KX2	0.758115372627776
GTEX-1B97J-0526-SM-793C2	0.744435370657565
GTEX-1BAJH-1126-SM-7PBYG	0.742507998427359
GTEX-1C2JI-0426-SM-79OOF	0.709253063410101
GTEX-1C4CL-1226-SM-7DUFT	0.75147474684347
GTEX-1C64O-1026-SM-7PC3L	0.742465587014219
GTEX-1C6VQ-1326-SM-7939X	0.768359181340519
GTEX-1CAMS-1026-SM-7PC2I	0.711388183008201
GTEX-1CB4E-0426-SM-7PBY5	0.722302654070838
GTEX-1CB4G-1126-SM-7PBXW	0.741646823502362
GTEX-1CB4I-1826-SM-793CX	0.753189648216136
GTEX-1CB4J-0126-SM-7PC3K	0.722874824291625
GTEX-1E1VI-1226-SM-7RHGD	0.752126854867554
GTEX-1EKGG-0826-SM-79OLL	0.758848836241156
GTEX-1EMGI-0926-SM-7IGPV	0.737843977415915
GTEX-1EN7A-1126-SM-7IGQ1	0.743616215416478
GTEX-1EU9M-1726-SM-7EWF3	0.716475529429903
GTEX-1EWIQ-1026-SM-7P8S1	0.739990005952708
GTEX-1EX96-2726-SM-7SB88	0.746387519562268
GTEX-1F48J-1326-SM-7RHGJ	0.752459119869286
GTEX-1F5PK-0626-SM-7SB6S	0.748203963697789
GTEX-1F75I-1226-SM-9YFM4	0.711230751597399
GTEX-1F7RK-1326-SM-7PC39	0.748669510275906
GTEX-1F88F-0226-SM-9WYT1	0.747604329653069
GTEX-1GF9U-0326-SM-7SB91	0.730626615543244
GTEX-1GF9V-1526-SM-7PC3E	0.754813454809094
GTEX-1GF9W-1926-SM-9KNUM	0.771434439500161
GTEX-1GL5R-0126-SM-9WYTI	0.719218024041493
GTEX-1GMR2-1126-SM-7RHI6	0.714924270298525
GTEX-1GMR3-0526-SM-9YFLI	0.762502257794556
GTEX-1GN1U-1626-SM-9MQKP	0.763372953084632
GTEX-1GN2E-1126-SM-9MQK9	0.763544147690596
GTEX-1GN73-2226-SM-9YFLF	0.748076034229782
GTEX-1GZ4H-0726-SM-9WG6X	0.738802458782675
GTEX-1GZ4I-1126-SM-9QEHR	0.766601487441011
GTEX-1GZHY-1626-SM-9WG79	0.760747893760729
GTEX-1H1E6-1526-SM-9QEHP	0.735793609264864
GTEX-1H1ZS-1226-SM-9WYTV	0.747007822455517
GTEX-1H3NZ-1226-SM-9MQKT	0.756008746091571
GTEX-1H3VY-1026-SM-ACKXF	0.700151077147222
GTEX-1HB9E-0926-SM-COH3D	0.753990376575443
GTEX-1HBPH-1026-SM-ADEIU	0.758935287437184
GTEX-1HBPI-0126-SM-CMKGQ	0.718539052339291
GTEX-1HBPM-1326-SM-9YFMB	0.755777077244545
GTEX-1HBPN-1026-SM-9YFLZ	0.725399718669475
GTEX-1HC8U-1126-SM-COH35	0.751173035333828
GTEX-1HCU8-0926-SM-CM2S9	0.760359173048793
GTEX-1HCU9-0526-SM-CGQFP	0.7264261287293
GTEX-1HCUA-0326-SM-CGQEH	0.718472748311929
GTEX-1HCVE-1026-SM-ACKXR	0.756934769076243
GTEX-1HFI7-0426-SM-9YFLP	0.750843775850472
GTEX-1HSGN-1026-SM-CNPQ1	0.746351345158926
GTEX-1HSKV-0626-SM-CNPPL	0.758260082848362
GTEX-1HSMP-0826-SM-A9SKW	0.737009686290606
GTEX-1HSMQ-0326-SM-D4P2J	0.733993521030006
GTEX-1HT8W-1826-SM-ADEJD	0.746660127972182
GTEX-1HUB1-0626-SM-CYPR9	0.750512440121297
GTEX-1I1CD-1226-SM-CNPQ2	0.749233631337584
GTEX-1I1GP-0926-SM-COH3O	0.751241144968639
GTEX-1I1GQ-1526-SM-ACKVQ	0.742435129168415
GTEX-1I1GS-1226-SM-EXOHJ	0.759434489758005
GTEX-1I1GU-0426-SM-ARL7Y	0.743664659280124
GTEX-1I1HK-0926-SM-B2LVY	0.76646476370558
GTEX-1I4MK-0626-SM-ARZLZ	0.760257895690082
GTEX-1I6K7-0826-SM-ACKWI	0.738847168228246
GTEX-1ICLY-1126-SM-D4P37	0.744218662421879
GTEX-1IDJC-0426-SM-B2LW1	0.756704462988856
GTEX-1IDJE-1026-SM-ADEIE	0.724016688248413
GTEX-1IDJF-0926-SM-ARL85	0.684827021187952
GTEX-1IDJU-0526-SM-ACKWM	0.717171357643164
GTEX-1IKOE-0726-SM-CE6T4	0.716521991627178
GTEX-1IL2U-1026-SM-COH3P	0.747925846225157
GTEX-1J1OQ-2026-SM-CMKHZ	0.767323283615129
GTEX-1J1R8-0826-SM-ACKWP	0.713788960640297
GTEX-1J8JJ-0926-SM-ARZMR	0.745382208408119
GTEX-1J8Q3-1026-SM-CGQED	0.743990091084858
GTEX-1J8QM-0126-SM-D3L9A	0.765929366255223
GTEX-1JJ6O-1826-SM-CL53J	0.750317244005517
GTEX-1JJEA-0726-SM-CYPSN	0.748395067170306
GTEX-1JK1U-0426-SM-CYPSP	0.730989577621034
GTEX-1JKYN-0226-SM-ARL9H	0.696940795677303
GTEX-1JMOU-0126-SM-E9U53	0.742223335990934
GTEX-1JMQI-0226-SM-ARZN3	0.775522447908263
GTEX-1JMQJ-2426-SM-E9TIL	0.757538753195503
GTEX-1K2DA-0926-SM-CGQGE	0.735000200764456
GTEX-1K2DU-1326-SM-CYPT5	0.720459834886532
GTEX-1K9T9-1326-SM-E6CJN	0.74510615415144
GTEX-1KANC-0326-SM-D3LA7	0.733968830478395
GTEX-1KD5A-0826-SM-DKPQ9	0.769203732008604
GTEX-1KXAM-1226-SM-E9TJV	0.728198836222786
GTEX-1L5NE-0326-SM-E6CIC	0.726625306207048
GTEX-1LB8K-1126-SM-DIPEP	0.748106050708963
GTEX-1LG7Y-1326-SM-D4P45	0.744852791087167
GTEX-1LG7Z-0626-SM-D3LA2	0.738062240869961
GTEX-1LGRB-0726-SM-COH3B	0.735211590445956
GTEX-1LKK1-1126-SM-DKPQD	0.748242895589236
GTEX-1LNCM-0326-SM-DIPF5	0.765027149044297
GTEX-1LVAN-1426-SM-COH3X	0.73353765414908
GTEX-1LVAO-0826-SM-E6CIU	0.74106010377593
GTEX-1MCC2-0426-SM-DKPQH	0.744715802097694
GTEX-1MCYP-0426-SM-E6CIQ	0.724931149413477
GTEX-1MGNQ-0626-SM-E9J2X	0.752040557836277
GTEX-1NSGN-1126-SM-EXUR3	0.754105748764569
GTEX-1PDJ9-0926-SM-E8VOS	0.753686999830069
GTEX-1PFEY-0526-SM-E76PG	0.737473691139783
GTEX-1POEN-1026-SM-E8VNF	0.744762261016576
GTEX-1QAET-0526-SM-EYYXF	0.764059736516998
GTEX-1QP29-0226-SM-EVYBM	0.754071257781348
GTEX-1QP2A-0826-SM-DTXF5	0.724468503468387
GTEX-1QP66-1126-SM-DTXDP	0.758442133789797
GTEX-1QP9N-0226-SM-E9J4A	0.744682930646854
GTEX-1QPFJ-0726-SM-DTXDS	0.748068008780393
GTEX-1QW4Y-0326-SM-E8VOT	0.73761006851001
GTEX-1R46S-0726-SM-E9J42	0.749611555019431
GTEX-1R9JW-0726-SM-DTXFH	0.733338138199972
GTEX-1R9K5-1426-SM-DTX9F	0.747770438950208
GTEX-1R9PM-0326-SM-EVYBI	0.7388741359661
GTEX-1R9PN-0226-SM-DTX84	0.733738180413103
GTEX-1R9PO-0226-SM-E6CHS	0.762223501612871
GTEX-1RAZA-1126-SM-E8VMV	0.761632803024078
GTEX-1RAZR-0626-SM-E6CJO	0.759196952539585
GTEX-1RLM8-0526-SM-E8VOK	0.745474615972151
GTEX-1RNTQ-0726-SM-E9U6F	0.738625895660333
GTEX-1RQED-1126-SM-EVYCU	0.76804652839944
GTEX-1S3DN-0626-SM-E9U51	0.734584784663124
GTEX-1S5ZA-1126-SM-EVYBU	0.752541473528226
GTEX-N7MT-1426-SM-3LK5M	0.749000307802799
GTEX-NFK9-1326-SM-3LK5I	0.741495647429281
GTEX-NPJ8-0526-SM-3MJHN	0.785059875387397
GTEX-O5YT-0426-SM-3MJHD	0.755128619620079
GTEX-O5YV-0626-SM-3LK64	0.770161046819376
GTEX-O5YW-0426-SM-3MJHJ	0.718347826372285
GTEX-OHPK-0426-SM-3MJH3	0.732111073472502
GTEX-OHPL-0426-SM-3TW8X	0.718561131223831
GTEX-OHPM-0426-SM-3TW8V	0.708035228091443
GTEX-OIZF-0426-SM-7PBZP	0.727294585118384
GTEX-OIZG-0426-SM-3LK5W	0.70930910542718
GTEX-OIZI-1126-SM-3NB1F	0.731501706717416
GTEX-OOBJ-0426-SM-3NB1S	0.751196373007363
GTEX-OOBK-0425-SM-3LK5O	0.718056726821452
GTEX-OXRL-0426-SM-3NM97	0.713538228839377
GTEX-P44H-1026-SM-3NM96	0.74552394352625
GTEX-P4PP-0426-SM-3NM9H	0.71645295141683
GTEX-P4PQ-0426-SM-3NMCI	0.740507830367883
GTEX-P4QS-0426-SM-3NMCQ	0.733018401171544
GTEX-P78B-0826-SM-3NMCA	0.732570657548913
GTEX-PLZ5-0426-SM-3P612	0.735873179023614
GTEX-PLZ6-0326-SM-3P61J	0.717797706032342
GTEX-POMQ-0426-SM-3P61G	0.741925816454839
GTEX-POYW-1126-SM-48TCI	0.774551208036189
GTEX-PSDG-1026-SM-48TCV	0.749229135139263
GTEX-PVOW-1426-SM-EZ6LO	0.753727943643884
GTEX-PW2O-0426-SM-48TCC	0.751944623901687
GTEX-PWCY-0326-SM-43IRU	0.755641241972942
GTEX-PX3G-0426-SM-48U1C	0.744815842579794
GTEX-Q2AG-0926-SM-48U1Q	0.765798753030886
GTEX-Q2AH-0326-SM-48U1K	0.751629015070956
GTEX-QCQG-1526-SM-48U25	0.686656340599333
GTEX-QDT8-1026-SM-43V6X	0.751454660901549
GTEX-QDVJ-0626-SM-48U1T	0.735331648781825
GTEX-QDVN-0226-SM-48TZ9	0.741250247007788
GTEX-QEG4-0926-SM-4R1JO	0.761595557133315
GTEX-QEG5-1226-SM-447AR	0.766619882381493
GTEX-QEL4-1126-SM-DLZQ4	0.758651638813307
GTEX-QESD-0426-SM-DKPOG	0.760515309589029
GTEX-QLQ7-0426-SM-DHXIN	0.738029710202677
GTEX-QMRM-0626-SM-447BQ	0.743312256345483
GTEX-QV31-0326-SM-447BM	0.734065736348804
GTEX-QV44-0626-SM-4R1KJ	0.725354038062964
GTEX-QVJO-0526-SM-447CE	0.75874651242093
GTEX-QVUS-0426-SM-48FE3	0.761615198370785
GTEX-QXCU-0926-SM-48FEP	0.752638367851551
GTEX-R53T-0826-SM-48FCP	0.740057121368375
GTEX-R55C-0426-SM-EVR2W	0.704614463523707
GTEX-R55D-1026-SM-3GAEQ	0.735190863732615
GTEX-R55E-1126-SM-48FDZ	0.752515766416413
GTEX-R55G-0626-SM-48FDB	0.748588746447686
GTEX-REY6-1126-SM-48FDU	0.729842494175487
GTEX-RNOR-1026-SM-48FDF	0.75234351201599
GTEX-RUSQ-0326-SM-47JWS	0.746358548856674
GTEX-RWS6-0526-SM-4GIAJ	0.743977756756907
GTEX-RWSA-0926-SM-47JXW	0.759938703960173
GTEX-S32W-0426-SM-4AD6H	0.728674485603666
GTEX-S33H-0726-SM-4AD6M	0.770985920384085
GTEX-S3XE-0326-SM-4AD6L	0.717407784541441
GTEX-S4P3-0326-SM-4AD6P	0.6965586316825
GTEX-S4Z8-0626-SM-4AD6J	0.729921923974701
GTEX-S95S-0226-SM-4B656	0.719052219563249
GTEX-SNOS-0326-SM-4DM6C	0.734035363961409
GTEX-T5JC-0326-SM-4DM5C	0.773257736600011
GTEX-T6MN-1126-SM-4DM71	0.755489714999703
GTEX-T8EM-0426-SM-4DM7E	0.749850639754507
GTEX-TMMY-1026-SM-4DXTI	0.740728454347404
GTEX-U3ZH-0626-SM-4DXT3	0.734769179411536
GTEX-U3ZM-0326-SM-4DXUJ	0.736578215221452
GTEX-U3ZN-0526-SM-4DXTH	0.751341363077531
GTEX-U8XE-1226-SM-4E3HN	0.762184995590743
GTEX-UJHI-0226-SM-4IHJL	0.708042458787812
GTEX-UJMC-0626-SM-4IHJQ	0.736188380368102
GTEX-UPJH-0926-SM-4IHKA	0.757825237656327
GTEX-UPK5-1526-SM-4JBJA	0.763160504636665
GTEX-V1D1-0326-SM-4JBIY	0.717795338938079
GTEX-V955-0926-SM-4JBJ8	0.711466973673879
GTEX-VJYA-0226-SM-4KL1Q	0.742822195795295
GTEX-VUSG-0526-SM-4KL22	0.753590814860177
GTEX-W5WG-0726-SM-EXUQZ	0.702783395437912
GTEX-WFG7-0926-SM-4LMK7	0.721490386241284
GTEX-WFG8-0826-SM-4LVN5	0.710619400829007
GTEX-WFON-0526-SM-4LVLY	0.726624302959792
GTEX-WH7G-0626-SM-4LVMO	0.733836703588164
GTEX-WHPG-0926-SM-4M1XY	0.728016028751752
GTEX-WHSB-0226-SM-4M1XE	0.729505011067841
GTEX-WHWD-0526-SM-4OORW	0.739280529493033
GTEX-WQUQ-1526-SM-4OOSM	0.741946600522043
GTEX-WRHU-1326-SM-4E3K7	0.745103367326615
GTEX-WY7C-0626-SM-4ONCT	0.73930708180434
GTEX-WYJK-1226-SM-4ONCP	0.74018431650406
GTEX-WYVS-0426-SM-4ONDL	0.749714119008822
GTEX-WZTO-1626-SM-4PQYR	0.753246387515891
GTEX-X3Y1-0326-SM-4PQZ7	0.749920859865401
GTEX-X4EO-1026-SM-4QARP	0.751542609849405
GTEX-X4EP-1426-SM-4PQZP	0.780742437923578
GTEX-X4XY-1526-SM-4QASE	0.773771908549028
GTEX-XBED-0726-SM-4GIAR	0.768490534443082
GTEX-XBEW-0526-SM-4QASO	0.742740586573108
GTEX-XPT6-0326-SM-4B66V	0.706547474335196
GTEX-XPVG-0226-SM-EVYAQ	0.733593903269667
GTEX-XQ3S-0126-SM-4BOO9	0.749104398106332
GTEX-XQ8I-1326-SM-4BOPV	0.737483372488221
GTEX-XUW1-1126-SM-4BONZ	0.747077752580461
GTEX-XUZC-0626-SM-4BOPG	0.709873897559744
GTEX-XV7Q-0526-SM-4BRWR	0.728128480731474
GTEX-XXEK-0726-SM-4BRWF	0.744815840733449
GTEX-XYKS-0426-SM-4BRW4	0.741616735373911
GTEX-Y114-0426-SM-4TT6V	0.722743835617331
GTEX-Y3I4-0326-SM-4TT28	0.702942750538194
GTEX-Y3IK-0726-SM-4WWE5	0.714783116838022
GTEX-Y5LM-0226-SM-4VBRM	0.736193321677317
GTEX-Y5V5-0426-SM-4VBPU	0.747550785519537
GTEX-Y5V6-0426-SM-4VBRZ	0.733561134026164
GTEX-Y8E4-1126-SM-5IFIA	0.709865637049723
GTEX-Y8LW-0426-SM-4VBQ6	0.733647173748851
GTEX-Y9LG-0226-SM-4VBS4	0.716785529905228
GTEX-YB5K-0326-SM-5IFJQ	0.73144541940466
GTEX-YEC3-0526-SM-D4P1X	0.724487412956815
GTEX-YEC4-0726-SM-5CVLV	0.728314251358661
GTEX-YECK-1326-SM-4W1ZF	0.746081999047967
GTEX-YFC4-0326-SM-4TT3U	0.770951647475468
GTEX-YJ8O-0226-SM-5S2NL	0.766930006454095
GTEX-Z9EW-0126-SM-5CVM6	0.7411096291909
GTEX-ZA64-0126-SM-5HL8Z	0.716273222390779
GTEX-ZAB4-0526-SM-5HL7Z	0.742518517797951
GTEX-ZAJG-1226-SM-5S2MH	0.786451337841982
GTEX-ZAK1-1226-SM-5Q5AA	0.765886907226102
GTEX-ZC5H-1026-SM-5CVN1	0.7571270421405
GTEX-ZDTS-1426-SM-5K7WC	0.751072470243697
GTEX-ZDTT-0226-SM-4WKHM	0.684413736913629
GTEX-ZDXO-2726-SM-4WKFA	0.749323472630674
GTEX-ZDYS-0526-SM-5L3EE	0.728272741324675
GTEX-ZE9C-0726-SM-4WKGA	0.772490953894512
GTEX-ZF28-1026-SM-4WKGV	0.754313921001561
GTEX-ZF29-0326-SM-4WKFB	0.728357157732145
GTEX-ZF2S-0926-SM-4WWBJ	0.737186196176034
GTEX-ZF3C-1426-SM-4WWCD	0.771074101536169
GTEX-ZG7Y-0126-SM-4WWEX	0.718792214898582
GTEX-ZP4G-0526-SM-4YCED	0.739413214892901
GTEX-ZPIC-1026-SM-59HKZ	0.69408407955942
GTEX-ZQUD-0226-SM-4YCEB	0.732266810997999
GTEX-ZTPG-0726-SM-5DUXP	0.674193763349428
GTEX-ZVT2-0726-SM-5GIER	0.709927440014512
GTEX-ZVZP-0126-SM-5NQ6Q	0.724759456189583
GTEX-ZYFD-2126-SM-5E43D	0.740333336353639
GTEX-ZYFG-0326-SM-5E45Z	0.703493069911575
GTEX-ZYT6-1026-SM-DKPOV	0.729490340367198
GTEX-ZYW4-1226-SM-5E45B	0.737218677263379
GTEX-ZYY3-1226-SM-5EQKM	0.736243258147965
GTEX-ZZPU-0226-SM-5N9BV	0.717674135967045
