## Additional file 6 for "Transcriptome diversity is a systematic source of bias in RNA-sequencing data": gtex_Artery_Coronary.txt

sample_id	transcriptome_diversity
GTEX-1117F-0626-SM-5N9CS	0.761900613979072
GTEX-1122O-0426-SM-5H12G	0.723121688195305
GTEX-117YX-1726-SM-5GZZS	0.718112242219961
GTEX-11DXX-0826-SM-5GZZP	0.736613752580117
GTEX-11DXY-1126-SM-5987W	0.737868346599902
GTEX-11DXZ-0526-SM-5GU7J	0.757159047656308
GTEX-11DYG-0926-SM-5EGGW	0.767706108745553
GTEX-11EM3-0526-SM-5H12N	0.670458641336404
GTEX-11GS4-0626-SM-5A5LC	0.75110649086585
GTEX-11I78-1026-SM-5HL74	0.688460120300403
GTEX-11ONC-1126-SM-5GU6G	0.740467334797308
GTEX-11TT1-1526-SM-5EQKU	0.703197098458999
GTEX-11UD2-1126-SM-5EQM6	0.758277362901894
GTEX-11ZTS-1026-SM-5LU8O	0.743457016866791
GTEX-11ZTT-0426-SM-5EQLK	0.701220654814015
GTEX-11ZUS-0526-SM-59884	0.687027294221729
GTEX-12696-0526-SM-5EQ3Z	0.704829354081596
GTEX-12WSC-0926-SM-5EQ63	0.722228274691907
GTEX-12WSD-1026-SM-5EQ42	0.757882069964996
GTEX-12WSE-1126-SM-7DUEH	0.726429796633748
GTEX-12WSK-0726-SM-5LZUV	0.721383702003428
GTEX-12WSL-0926-SM-5N9EK	0.713577195810521
GTEX-12ZZX-0626-SM-5EQ46	0.749855032785439
GTEX-131XF-0526-SM-5HL87	0.72900767937331
GTEX-131XG-0826-SM-5LZVS	0.675818117888903
GTEX-131YS-1226-SM-5K7VE	0.740200017912753
GTEX-132AR-1326-SM-5K7YC	0.702230408384452
GTEX-1399R-1826-SM-5J2M9	0.731873408230629
GTEX-1399S-0926-SM-5PNVQ	0.733038035795881
GTEX-1399U-0626-SM-5J1NZ	0.718724156750023
GTEX-139YR-0726-SM-62LFN	0.69614706018697
GTEX-13CF3-0626-SM-5J1NO	0.722294722168875
GTEX-13FH7-0426-SM-5KM4M	0.726819263258683
GTEX-13FHP-1126-SM-5IJDO	0.739140713035958
GTEX-13FTW-0926-SM-5J2NJ	0.733631705138127
GTEX-13FXS-1126-SM-5IJBB	0.754334044421889
GTEX-13N11-0626-SM-5J1OL	0.72978548932005
GTEX-13NZA-1126-SM-5MR4K	0.737270611438435
GTEX-13O21-2926-SM-5J1OU	0.742674816570844
GTEX-13O61-0626-SM-5L3D1	0.744960232572666
GTEX-13OVG-0726-SM-5IJBY	0.71145555306672
GTEX-13OW8-2026-SM-9WYSA	0.737636500924499
GTEX-13PL7-1826-SM-5IJDV	0.740801343480206
GTEX-13PVR-1126-SM-5S2NX	0.721934107029201
GTEX-13QBU-0126-SM-5LU3V	0.684247427440971
GTEX-13QJC-0626-SM-5S2O9	0.761778675723784
GTEX-13RTJ-0626-SM-5S2NB	0.700021411819421
GTEX-13S7M-2226-SM-5S2WB	0.742340523228464
GTEX-13S86-0526-SM-5QGPZ	0.754591172134531
GTEX-13U4I-0926-SM-5LU5A	0.732592536518898
GTEX-13VXT-1026-SM-5LU37	0.566680778947981
GTEX-13VXU-1926-SM-5LU5J	0.766363150377516
GTEX-13W3W-0626-SM-5LU45	0.721153701306294
GTEX-13X6J-1326-SM-5QGOV	0.747113666342526
GTEX-1445S-1126-SM-5QGOW	0.718965018719924
GTEX-146FH-0926-SM-5SI96	0.729138440296336
GTEX-147F4-1326-SM-5LU9V	0.759829971962441
GTEX-14BMV-0926-SM-7DHKM	0.588329970994683
GTEX-14C38-1226-SM-5S2UK	0.737134365434653
GTEX-14C5O-1426-SM-5RQI8	0.756622699353643
GTEX-14E1K-0926-SM-5S2U4	0.675407464972356
GTEX-14E7W-1026-SM-62LEK	0.706003152005346
GTEX-14H4A-0526-SM-62LEU	0.713772781992539
GTEX-14PJ4-1026-SM-6AJ97	0.730206193483498
GTEX-14PJ6-1226-SM-6LLHJ	0.732662352709402
GTEX-14PJM-1026-SM-6ETZT	0.74035114788086
GTEX-14PN3-0426-SM-6LLIY	0.669203720325943
GTEX-14XAO-1026-SM-6LLJ7	0.736265535080109
GTEX-15CHC-0526-SM-6EU23	0.727752841542333
GTEX-15CHQ-1626-SM-6LLJR	0.768029361459183
GTEX-15CHR-0526-SM-79OLJ	0.693180694318576
GTEX-15DDE-1226-SM-6PAN8	0.760628236860826
GTEX-15ER7-1426-SM-6PAMA	0.736682445298244
GTEX-15RJ7-0526-SM-6PANP	0.724723600446915
GTEX-15SHU-1026-SM-6PAL7	0.717674171572139
GTEX-15SHV-0726-SM-6PAMO	0.73104895354119
GTEX-16YQH-0826-SM-7938J	0.757319138559266
GTEX-17F9E-1226-SM-7EWDG	0.672656964435042
GTEX-17F9Y-1426-SM-7IGOO	0.728003742171721
GTEX-17GQL-0426-SM-7LG5V	0.654878032110654
GTEX-17HII-1126-SM-7IGOP	0.772007590168595
GTEX-18A66-1026-SM-731B8	0.770377913278838
GTEX-18A67-1426-SM-718BC	0.728882204592608
GTEX-18A7A-1126-SM-7LT8O	0.74849805609073
GTEX-18A7B-0926-SM-7189F	0.735668648585749
GTEX-1A32A-1726-SM-731BW	0.771867452082457
GTEX-1A8G6-1726-SM-73KXZ	0.76241096363175
GTEX-1A8G7-2726-SM-7MGWV	0.684746172381884
GTEX-1AX8Z-1426-SM-7939T	0.685531613010861
GTEX-1AX9I-0926-SM-73KX8	0.728688166711611
GTEX-1AX9K-0326-SM-7DHM9	0.744824734789913
GTEX-1AYCT-0626-SM-7EPI5	0.692146337113367
GTEX-1AYD5-0626-SM-7RHHT	0.747804845503684
GTEX-1B8KE-0426-SM-7189G	0.744029961398933
GTEX-1B8SG-0926-SM-73KV6	0.764772791742478
GTEX-1B932-1226-SM-7PBYN	0.745024589706953
GTEX-1B97J-0826-SM-7SB78	0.673999045933331
GTEX-1BAJH-1226-SM-7SB7A	0.567020593092556
GTEX-1C64O-1126-SM-7IGMY	0.715115871814932
GTEX-1C6WA-1126-SM-7IGP6	0.628911168345802
GTEX-1CAMS-1226-SM-79393	0.760960992565806
GTEX-1CB4E-0726-SM-7EWEY	0.713314150374821
GTEX-1EKGG-1026-SM-7RHG6	0.765299755549795
GTEX-1EN7A-0926-SM-7P8RZ	0.721462134793585
GTEX-1EU9M-2026-SM-7RHGE	0.698158430463095
GTEX-1EX96-2826-SM-7PBZQ	0.611244858062505
GTEX-1F5PK-0426-SM-7RHHZ	0.726311247519581
GTEX-1F6I4-0626-SM-9MQLL	0.774453446153948
GTEX-1GL5R-0226-SM-7SB93	0.641010195537671
GTEX-1GMR3-0626-SM-9WYT3	0.74098281726587
GTEX-1GMR8-1226-SM-9YFLJ	0.77185943056627
GTEX-1GN1U-1326-SM-9KNTM	0.751145259290298
GTEX-1H11D-1426-SM-9MQKY	0.712977701049685
GTEX-1H1ZS-0926-SM-ADEIT	0.729669071710383
GTEX-1H3NZ-0926-SM-9YFM7	0.749233285611202
GTEX-1H3VY-1326-SM-9WPOA	0.684743521690348
GTEX-1HBPH-0326-SM-CM2S8	0.769454985738579
GTEX-1HBPM-1126-SM-9YFL2	0.73125349908673
GTEX-1HC8U-0526-SM-9WYSQ	0.74563366245622
GTEX-1HCU7-1526-SM-CM2S6	0.739014136509685
GTEX-1HCUA-0426-SM-CGQEI	0.702038109900843
GTEX-1HCVE-0926-SM-CGQEX	0.760537025845268
GTEX-1HFI7-0626-SM-ADEI3	0.655618597395132
GTEX-1HSGN-1226-SM-CGQFT	0.707275765842876
GTEX-1HSKV-0926-SM-CGQEM	0.760921591976967
GTEX-1HSMQ-0626-SM-CL54A	0.723497583492631
GTEX-1I1GP-0726-SM-B2LVP	0.728231538354803
GTEX-1I1GQ-1326-SM-CM2TM	0.749641020775493
GTEX-1IDJD-0426-SM-CM2TO	0.741333211270269
GTEX-1IDJH-1226-SM-E6CJU	0.74393460192832
GTEX-1IDJU-0826-SM-ARL87	0.709185510179859
GTEX-1IKOE-0826-SM-ARZME	0.675842416486227
GTEX-1IL2U-1126-SM-COH3Q	0.723271536248335
GTEX-1J8QM-0226-SM-CYPSI	0.75077727802971
GTEX-1JK1U-0826-SM-CM2S1	0.693405511699872
GTEX-1JMQJ-2526-SM-CY8HP	0.759600898493333
GTEX-1JN1M-0926-SM-D4P2V	0.733220493951076
GTEX-1K9T9-1026-SM-D3L9D	0.748168789272126
GTEX-1KXAM-1526-SM-D4P3Y	0.668472461240294
GTEX-1LGOU-0426-SM-D3L8O	0.69820867367581
GTEX-1LGRB-0826-SM-COH3J	0.756441765401607
GTEX-1LVAN-1826-SM-CNPOP	0.733939513552694
GTEX-1M5QR-1126-SM-EYYWM	0.736621599233711
GTEX-1OFPY-1126-SM-E8VNV	0.740293404929718
GTEX-1OKEX-0626-SM-E76PZ	0.723365892156831
GTEX-1QAET-0826-SM-E76QR	0.758375022286084
GTEX-1QCLZ-0826-SM-EWRNA	0.727771711000755
GTEX-1QP29-1326-SM-E6CQ2	0.751647739602571
GTEX-1QP2A-0926-SM-E76QU	0.721144815697773
GTEX-1QPFJ-0826-SM-EYYXL	0.718868521938869
GTEX-1R46S-1026-SM-E8VN3	0.76440989509961
GTEX-1R9K4-1126-SM-E9J4G	0.640919801884278
GTEX-1RDX4-1126-SM-E9U6E	0.6675880107838
GTEX-NPJ7-1326-SM-3MJHO	0.743845369142161
GTEX-NPJ8-1326-SM-3LK6B	0.77153296041126
GTEX-O5YU-0726-SM-EV792	0.718486524300759
GTEX-O5YV-0426-SM-3LK66	0.767171078379715
GTEX-O5YW-3026-SM-3MJHI	0.695117699806833
GTEX-OHPL-3026-SM-3MJGS	0.722213793666949
GTEX-OHPN-0426-SM-E9TI6	0.744865076723823
GTEX-OIZF-3026-SM-7PC3D	0.728543767257075
GTEX-OIZH-3026-SM-3NB1G	0.733554549727275
GTEX-OOBJ-3026-SM-3NB1D	0.741717526077349
GTEX-P4PP-3026-SM-3P61O	0.656103474637464
GTEX-PSDG-0826-SM-48TCZ	0.755227030893183
GTEX-PWCY-0426-SM-48TCW	0.725306056757883
GTEX-PX3G-3026-SM-48TZR	0.687031033334046
GTEX-Q2AH-0626-SM-48TZJ	0.732441273890039
GTEX-QDVN-0126-SM-4GIC9	0.724909040499605
GTEX-QEG5-1026-SM-DKPOO	0.747160135004118
GTEX-QEL4-1026-SM-4R1JK	0.738003783670207
GTEX-QESD-0326-SM-47J4F	0.743504718476518
GTEX-QLQ7-0326-SM-DHXIO	0.72783024718904
GTEX-QMRM-0426-SM-4R1K2	0.721563844848995
GTEX-QV44-0726-SM-DKPON	0.678573081077533
GTEX-R53T-0726-SM-48FCS	0.762756308652784
GTEX-R55G-0426-SM-48FDH	0.714052269398556
GTEX-REY6-0926-SM-48FDA	0.667708275605763
GTEX-RN64-0726-SM-48FCV	0.725768650332502
GTEX-RTLS-0726-SM-46MV4	0.733496410838477
GTEX-RU72-0226-SM-46MUD	0.760718282675401
GTEX-RUSQ-0426-SM-47JWR	0.736856760697398
GTEX-RWS6-0426-SM-47JXH	0.644822913235039
GTEX-S32W-0526-SM-4AD6F	0.722751314037737
GTEX-S3XE-0226-SM-4AD6I	0.710985882014258
GTEX-S4Z8-0926-SM-4AD6Q	0.734498265728474
GTEX-SE5C-0426-SM-4BRUI	0.75328278619637
GTEX-SNMC-0226-SM-4DM6F	0.721325614522517
GTEX-T2YK-1126-SM-EVYAL	0.612685533159092
GTEX-U3ZH-0426-SM-4DXSE	0.739346149048723
GTEX-U3ZN-0426-SM-4DXSH	0.745868332687151
GTEX-U4B1-0226-SM-4DXU8	0.730511771356345
GTEX-U8XE-1026-SM-4E3HM	0.752130445325092
GTEX-UJHI-0326-SM-4IHJE	0.704408038342091
GTEX-UJMC-0426-SM-4IHJF	0.700076818759897
GTEX-UPK5-0126-SM-3GADM	0.723840516178015
GTEX-VUSG-0626-SM-4KL1Z	0.739722792352115
GTEX-WEY5-0326-SM-4LMI7	0.641132464530624
GTEX-WFG7-0626-SM-4LMK6	0.686535443506274
GTEX-WHPG-0726-SM-4M1XX	0.714646639538604
GTEX-WHSE-0726-SM-4RTXA	0.719628256490087
GTEX-WHWD-0226-SM-4OORT	0.709982312887969
GTEX-WRHU-1126-SM-4E3I1	0.736814277958504
GTEX-WY7C-1526-SM-4OND2	0.733510422965713
GTEX-WYJK-0926-SM-4ONCF	0.702611190559614
GTEX-X5EB-0326-SM-4QASF	0.699938957181818
GTEX-XGQ4-0626-SM-4AT56	0.664002994949582
GTEX-XPT6-0426-SM-4B672	0.701483922187211
GTEX-XPVG-0926-SM-4B651	0.702993315339395
GTEX-XQ8I-0326-SM-4BOPN	0.689687587649372
GTEX-XV7Q-0626-SM-4BRV5	0.7326905906798
GTEX-Y114-0326-SM-4TT99	0.704921392944036
GTEX-Y3IK-0926-SM-51MQU	0.711387083648957
GTEX-Y5V6-0326-SM-4VBRW	0.720775819825909
GTEX-Y8E4-0226-SM-4VBQ3	0.694757438175586
GTEX-YEC3-0326-SM-5IFJJ	0.688040721754381
GTEX-YEC4-0426-SM-4W1ZH	0.705688461677945
GTEX-YF7O-0226-SM-5IFJ4	0.688994991890463
GTEX-YFC4-0726-SM-62LF6	0.662748361699087
GTEX-YJ8O-0126-SM-5QGRG	0.75414261399072
GTEX-ZAB4-0726-SM-5HL8I	0.746288594099463
GTEX-ZAB5-2726-SM-5J2NH	0.523313263755071
GTEX-ZDYS-0126-SM-5HL6X	0.694493805323221
GTEX-ZF29-0126-SM-4WKGZ	0.703776504516325
GTEX-ZF3C-1326-SM-5A5MF	0.764242668729298
GTEX-ZG7Y-2326-SM-DO92L	0.666423212476399
GTEX-ZGAY-0426-SM-4WWAM	0.69460284124042
GTEX-ZLFU-0126-SM-5EQMN	0.720311736999614
GTEX-ZPCL-0326-SM-5FQSG	0.700655412889701
GTEX-ZPIC-0326-SM-DO91U	0.723694125254517
GTEX-ZPU1-0526-SM-4YCDA	0.725795072264278
GTEX-ZQG8-0626-SM-57WF3	0.577869621306541
GTEX-ZT9W-0426-SM-57WF4	0.714728275188384
GTEX-ZUA1-0426-SM-5NQAF	0.75148998283195
GTEX-ZV7C-0426-SM-51MQY	0.643067581195335
GTEX-ZVT2-0526-SM-5E455	0.660459333951722
GTEX-ZYFC-1226-SM-5GIE4	0.711553820036214
GTEX-ZYFG-0126-SM-5GIDH	0.670923974196766
GTEX-ZYT6-0826-SM-5E43I	0.72211378991616
GTEX-ZZPU-1026-SM-5E457	0.604627391589181
