## Additional file 6 for "Transcriptome diversity is a systematic source of bias in RNA-sequencing data": gtex_Artery_Tibial.txt

sample_id	transcriptome_diversity
GTEX-1117F-0526-SM-5EGHJ	0.745687411311956
GTEX-111FC-0426-SM-5N9CV	0.753313527219976
GTEX-111YS-2226-SM-5987P	0.734848599590479
GTEX-1122O-2326-SM-9YFL9	0.740967757904552
GTEX-1128S-2526-SM-5H11N	0.732107092136788
GTEX-113IC-0426-SM-5HL5O	0.756078998497029
GTEX-117YW-2726-SM-5GZZT	0.735455482306006
GTEX-117YX-2626-SM-5EQ53	0.722942403994719
GTEX-11DXW-0526-SM-5H127	0.736918729005037
GTEX-11DXX-2626-SM-5Q5A3	0.748009797858956
GTEX-11DXZ-2626-SM-59882	0.741788184650539
GTEX-11EI6-0526-SM-5985S	0.716399898176494
GTEX-11EM3-2226-SM-5H11Y	0.696923174756904
GTEX-11EMC-3026-SM-5EQ4R	0.694315163757494
GTEX-11EQ8-0426-SM-5N9DP	0.745201121129511
GTEX-11EQ9-2226-SM-5987H	0.722216558674435
GTEX-11GS4-2926-SM-5A5LF	0.720873920137309
GTEX-11GSP-2926-SM-5N9C2	0.744506512319857
GTEX-11I78-2326-SM-5Q5AH	0.752605220198066
GTEX-11LCK-1426-SM-5HL5R	0.69328706831089
GTEX-11NUK-0526-SM-5A5L5	0.691620278279707
GTEX-11NV4-0526-SM-5N9BF	0.734990020477897
GTEX-11O72-0426-SM-5BC5B	0.711628967925894
GTEX-11OC5-0426-SM-5Q5AR	0.719749804437899
GTEX-11ONC-2726-SM-5N9DZ	0.732070459573144
GTEX-11P7K-2326-SM-5EGKZ	0.723600414796203
GTEX-11P81-2726-SM-59876	0.71282404476488
GTEX-11TT1-2726-SM-5LU8L	0.745023976524726
GTEX-11TUW-2926-SM-5BC59	0.743597649438166
GTEX-11UD2-0526-SM-5GU69	0.744627756829773
GTEX-11VI4-2026-SM-5CVLJ	0.748546514217443
GTEX-11WQC-2726-SM-5CVLG	0.758408715142964
GTEX-11XUK-2426-SM-5GU72	0.751884267814517
GTEX-11ZTS-0326-SM-5EQKP	0.726991925921509
GTEX-11ZUS-1326-SM-5FQUC	0.718606620168913
GTEX-11ZVC-2926-SM-5986H	0.690080006734662
GTEX-1211K-2426-SM-59HL8	0.693398316323322
GTEX-12126-0726-SM-5FQTX	0.706185137561021
GTEX-1212Z-2826-SM-59HJ5	0.725735505870556
GTEX-12584-0426-SM-5FQTT	0.723337317859379
GTEX-12696-2726-SM-5FQUL	0.709711846091423
GTEX-1269C-2826-SM-5EQ5O	0.716419185818195
GTEX-12BJ1-2726-SM-5HL9M	0.728046927353883
GTEX-12C56-2026-SM-5FQSI	0.708015002869097
GTEX-12WSC-0526-SM-5BC5X	0.696356093208195
GTEX-12WSH-2826-SM-5GCP5	0.728712866984741
GTEX-12WSK-2726-SM-5CVND	0.745272865307052
GTEX-12WSL-2626-SM-5GCNV	0.756585344998491
GTEX-12WSM-0526-SM-5GCO8	0.721276093071846
GTEX-12WSN-2726-SM-5LZUK	0.729303295420328
GTEX-12ZZW-0426-SM-5GCO9	0.748830992037489
GTEX-12ZZX-0526-SM-5DUW6	0.727187472650239
GTEX-12ZZY-0526-SM-5EQ5H	0.734884920437153
GTEX-13111-2126-SM-5LZU2	0.709029686123132
GTEX-13113-2126-SM-5EQ4U	0.72936413272902
GTEX-1314G-1926-SM-5BC6F	0.735095161548596
GTEX-131XE-2626-SM-5PNYY	0.753906582565731
GTEX-131XF-2526-SM-5EQ68	0.743825103614575
GTEX-131XG-2226-SM-5DUXS	0.755513658431437
GTEX-131XH-2426-SM-5PNZ6	0.725773917287437
GTEX-131XW-0226-SM-5IJCA	0.736873841543056
GTEX-131YS-0426-SM-5EQ4J	0.696678236298544
GTEX-132AR-0726-SM-5EQ6J	0.715902059759143
GTEX-132NY-0626-SM-5L3D9	0.73251469125893
GTEX-132Q8-0526-SM-5IJBQ	0.742223381401721
GTEX-1339X-2626-SM-5K7YX	0.759330173039688
GTEX-133LE-2226-SM-5IFGU	0.732913294186128
GTEX-1399R-2326-SM-5PNYT	0.71923280604202
GTEX-1399S-2626-SM-5L3DU	0.75037802452627
GTEX-1399T-2626-SM-5L3E4	0.745140914645089
GTEX-1399U-2726-SM-9YFKV	0.739530606314684
GTEX-139T6-1826-SM-5KM2E	0.747243544579583
GTEX-139T8-0426-SM-5K7VC	0.746508586756283
GTEX-139TT-0526-SM-5J1NN	0.731777223048033
GTEX-139UW-2526-SM-62LFO	0.723884688649709
GTEX-139YR-2726-SM-5K7VV	0.749866772657062
GTEX-13CF3-2226-SM-5J2MX	0.737206312007528
GTEX-13D11-2726-SM-5K7V7	0.741165644933909
GTEX-13FH7-2326-SM-5KM1E	0.72927622521837
GTEX-13FHP-0426-SM-5J1O5	0.730629333194468
GTEX-13FTW-2226-SM-5J1OH	0.737513700499956
GTEX-13FTX-2226-SM-5J1OP	0.711648864152197
GTEX-13FTY-0426-SM-5IJC2	0.73926825646209
GTEX-13G51-2926-SM-5IJDL	0.730358335351038
GTEX-13JUV-2426-SM-5J1NS	0.752973668989182
GTEX-13JVG-0426-SM-5MR59	0.746335344767767
GTEX-13N11-2926-SM-5K7VD	0.749607724786773
GTEX-13N1W-0326-SM-5IJDJ	0.716252430677087
GTEX-13NYB-2926-SM-5K7VH	0.731892795276799
GTEX-13NYC-0826-SM-5N9FP	0.68241890751137
GTEX-13NYS-0526-SM-5J1OF	0.744925983993093
GTEX-13NZ8-1626-SM-5IJBC	0.74085379955051
GTEX-13NZ9-0826-SM-5J1NI	0.776006325693069
GTEX-13NZB-2226-SM-5MR5B	0.727120567867565
GTEX-13O21-2526-SM-5J1OZ	0.74248703009932
GTEX-13O3O-0426-SM-5KM2Y	0.712322993205476
GTEX-13O3P-0526-SM-5K7UT	0.741518408792922
GTEX-13O3Q-2526-SM-5IJC4	0.726289749969816
GTEX-13O61-2526-SM-5J1O8	0.747656505534479
GTEX-13OVG-2326-SM-5J1OV	0.721891287542145
GTEX-13OVH-0426-SM-5K7UC	0.732504239603565
GTEX-13OVK-1726-SM-7KUE9	0.741471151192297
GTEX-13OVL-1326-SM-5IJCZ	0.726655187860842
GTEX-13OW6-0326-SM-5L3H9	0.731606918737692
GTEX-13OW7-0626-SM-5K7UD	0.718336765722093
GTEX-13OW8-1626-SM-5L3HW	0.720517058785419
GTEX-13PL6-0526-SM-5L3G6	0.73025391188914
GTEX-13PL7-2126-SM-5L3HZ	0.738336150891454
GTEX-13PLJ-0526-SM-5K7VW	0.708706218543015
GTEX-13PVQ-0526-SM-5LU8Q	0.760453135215644
GTEX-13PVR-2726-SM-5SI6H	0.729949359500843
GTEX-13QBU-2226-SM-5K7WI	0.719192748603443
GTEX-13QIC-1626-SM-5K7TZ	0.756031409843095
GTEX-13QJ3-0626-SM-5SI6G	0.734020338417123
GTEX-13QJC-2526-SM-7DHKJ	0.743765414413086
GTEX-13RTJ-2626-SM-7DHKR	0.741378205114061
GTEX-13RTK-1826-SM-5S2P3	0.740746984473816
GTEX-13RTL-0426-SM-7LG66	0.714891614284384
GTEX-13S86-2526-SM-5S2V5	0.756629960957724
GTEX-13U4I-0426-SM-5LU4W	0.713908734539803
GTEX-13VXT-0526-SM-5SI9O	0.730594212514872
GTEX-13VXU-0526-SM-5K7V1	0.747716036336031
GTEX-13W3W-2826-SM-731E5	0.755161591672879
GTEX-13W46-0626-SM-5LU3N	0.749508161809337
GTEX-13X6H-2526-SM-5QGOT	0.733698018509511
GTEX-13X6K-0526-SM-5LU51	0.726697288656363
GTEX-144GL-0526-SM-5LU41	0.726768515816746
GTEX-144GM-2226-SM-5O9B5	0.744226972738202
GTEX-145LS-0426-SM-5LU8M	0.740676515599276
GTEX-145LU-0826-SM-79OJJ	0.744217594825988
GTEX-145ME-2226-SM-5S2VY	0.745566652427202
GTEX-145MF-0426-SM-5LU9T	0.751977949983299
GTEX-145MH-1526-SM-5LUAU	0.732002897163567
GTEX-145MN-2326-SM-5SIB7	0.720339420557393
GTEX-145MO-0626-SM-5NQAW	0.735250562057903
GTEX-146FH-0426-SM-5QGPS	0.72904572066969
GTEX-146FQ-0526-SM-5LU9I	0.743122798694367
GTEX-146FR-1626-SM-5Q5DS	0.702055540673182
GTEX-14753-0226-SM-5Q5CH	0.732321521465854
GTEX-147F3-0426-SM-5SI8V	0.730738314784196
GTEX-147F4-0126-SM-5QGPV	0.738417807309649
GTEX-147JS-0726-SM-5S2UL	0.735981332618883
GTEX-148VJ-0426-SM-5S2V8	0.750658303999555
GTEX-14A5H-0226-SM-5S2VK	0.749082402181643
GTEX-14A6H-2726-SM-5QGPL	0.741686356735277
GTEX-14AS3-2326-SM-5S2NZ	0.759440972011542
GTEX-14B4R-2026-SM-5QGQL	0.72623768466933
GTEX-14BIN-0926-SM-5S2OZ	0.733759858109571
GTEX-14BMU-2426-SM-5RQIJ	0.743153243805378
GTEX-14BMV-0526-SM-5S2NE	0.719566046517664
GTEX-14C39-2626-SM-5S2QD	0.754638164970531
GTEX-14C5O-0526-SM-62LEI	0.735682023262069
GTEX-14DAQ-0526-SM-793AY	0.74165196353122
GTEX-14DAR-2126-SM-5RQID	0.740332074426192
GTEX-14E1K-2526-SM-5ZZWA	0.733221148644653
GTEX-14E6C-1126-SM-62LDM	0.724630474984445
GTEX-14E6E-2126-SM-664N6	0.755127603176792
GTEX-14E7W-0526-SM-5S2W8	0.736410417806451
GTEX-14ICL-1826-SM-5RQIY	0.73468398021933
GTEX-14JFF-0526-SM-62LFL	0.72956700134454
GTEX-14JG1-0326-SM-62LDO	0.681337760839581
GTEX-14JG6-2026-SM-6EU2E	0.761579566147272
GTEX-14PHY-2726-SM-62LE2	0.749327213654872
GTEX-14PII-0526-SM-6EU2A	0.748680684186492
GTEX-14PJ3-2126-SM-5ZZVL	0.702899727830427
GTEX-14PJ5-1926-SM-6LLIM	0.709014492624838
GTEX-14PJM-0626-SM-686ZN	0.707874292782071
GTEX-14PJN-2226-SM-6872I	0.726267146170928
GTEX-14PK6-2326-SM-69LOG	0.753063616941959
GTEX-14PKU-2226-SM-7LG5T	0.703396929431137
GTEX-14PN4-0426-SM-6AJ9N	0.728208897986046
GTEX-15CHQ-0626-SM-6AJ9E	0.727592555603655
GTEX-15D1Q-1226-SM-686Z1	0.752579889906392
GTEX-15D79-0426-SM-6AJAW	0.723556718459921
GTEX-15DDE-0426-SM-6M48M	0.743465542857429
GTEX-15DZA-2226-SM-7KUMY	0.724205323440855
GTEX-15EOM-0526-SM-7KUFY	0.735941593473834
GTEX-15ETS-2426-SM-6PANJ	0.729259278082461
GTEX-15EU6-0726-SM-7KUFU	0.716975239532269
GTEX-15G1A-2326-SM-6PAMJ	0.734640849848962
GTEX-15RJE-0526-SM-6PAMN	0.734922359439658
GTEX-15SDE-2526-SM-6PAL5	0.741798847104477
GTEX-15SHW-0626-SM-6PALH	0.738610826034406
GTEX-15SKB-0526-SM-6PAMP	0.749120087531554
GTEX-15UF6-0726-SM-6PALI	0.740359108418462
GTEX-15UF7-2326-SM-7KUFO	0.719637045527826
GTEX-16AAH-1926-SM-7LG4C	0.744118229181857
GTEX-16GPK-0426-SM-6PAMW	0.719505401963136
GTEX-16MT8-0126-SM-7DHLD	0.746136105383742
GTEX-16MTA-1926-SM-7KUG1	0.742797430149591
GTEX-16NGA-2126-SM-7PC1G	0.720352686420037
GTEX-16NPV-0526-SM-79OKI	0.744612776892341
GTEX-16XZY-2426-SM-7EPGQ	0.724670282650845
GTEX-16XZZ-0426-SM-793BW	0.752800921789869
GTEX-16YQH-0626-SM-7938I	0.724822110853312
GTEX-178AV-1926-SM-7KUL9	0.739213385735706
GTEX-17EUY-0326-SM-7DUEY	0.757584927714324
GTEX-17EVP-1226-SM-793BF	0.711545487184162
GTEX-17EVQ-1126-SM-7LG58	0.740153032796772
GTEX-17F97-0226-SM-7LG6Q	0.729501023713528
GTEX-17F98-0926-SM-7DHLT	0.72087751080322
GTEX-17F9E-0526-SM-7DUFD	0.728531423512223
GTEX-17F9Y-0826-SM-7LG52	0.749131512682898
GTEX-17GQL-2226-SM-718BB	0.738941685750681
GTEX-17HGU-0526-SM-793BX	0.752850504997754
GTEX-17HHE-2326-SM-793C5	0.71998187878957
GTEX-17HHY-0526-SM-793BZ	0.731506863070005
GTEX-17HII-0626-SM-7LT9H	0.73616267380981
GTEX-17KNJ-2526-SM-7DUFR	0.734283745851867
GTEX-17MF6-0526-SM-7LG4H	0.727685095131858
GTEX-17MFQ-2126-SM-7LG5W	0.72921700889293
GTEX-183FY-0526-SM-7939Z	0.75728586502298
GTEX-18465-0426-SM-7LTAE	0.730914328293783
GTEX-18A66-0526-SM-7LG5O	0.739258576884393
GTEX-18A67-0526-SM-7LT9X	0.726469088645274
GTEX-18A6Q-0526-SM-7LG4O	0.716567022338808
GTEX-18A7A-0526-SM-718BI	0.692554030360422
GTEX-18A7B-0526-SM-7LG68	0.726674841925899
GTEX-18D9A-1626-SM-7LG5Q	0.72861224874598
GTEX-18D9B-0326-SM-731B2	0.719498555730383
GTEX-18D9U-0926-SM-731AZ	0.722132721290874
GTEX-18QFQ-0526-SM-718AV	0.737213065330451
GTEX-1A32A-0426-SM-7939P	0.739056229231483
GTEX-1A3MV-2226-SM-731CP	0.714218963475979
GTEX-1A3MW-0426-SM-731AI	0.742409662966945
GTEX-1A3MX-0426-SM-72D5W	0.765872971491337
GTEX-1A8G6-0226-SM-79ONQ	0.738385815461815
GTEX-1A8G7-0426-SM-731B5	0.742457119295382
GTEX-1AMFI-2426-SM-73KWO	0.749248332757355
GTEX-1AX8Z-0526-SM-7939M	0.707266024162698
GTEX-1AX9J-0426-SM-7MGVQ	0.703482195328259
GTEX-1AX9K-2626-SM-793CO	0.75152956415792
GTEX-1AYCT-2126-SM-7PC3N	0.730931877894569
GTEX-1AYD5-2126-SM-73KWQ	0.737639037238512
GTEX-1B8KE-2326-SM-7939L	0.755814589825517
GTEX-1B8KZ-2226-SM-73KYS	0.738905847005262
GTEX-1B8L1-2826-SM-793D2	0.744339125091915
GTEX-1B8SF-0726-SM-73KYZ	0.729390785630058
GTEX-1B8SG-0526-SM-73KWP	0.726701605037344
GTEX-1B932-0426-SM-73KX4	0.739049830687997
GTEX-1B933-0326-SM-7SB71	0.72115602145038
GTEX-1B97I-1926-SM-7DUGC	0.755829781889113
GTEX-1B97J-1726-SM-7MGWP	0.709670640459456
GTEX-1B996-0626-SM-79OJP	0.716687169285434
GTEX-1BAJH-0226-SM-7EPHQ	0.737048283098289
GTEX-1C2JI-1926-SM-73KXO	0.742755142580637
GTEX-1C475-2126-SM-7PBXU	0.732768158530645
GTEX-1C4CL-0126-SM-7IGN5	0.748110383209295
GTEX-1C64N-0526-SM-7PC32	0.713287868277616
GTEX-1C64O-0526-SM-793D6	0.735415012521365
GTEX-1C6VQ-0726-SM-7EPI6	0.726088624492815
GTEX-1C6VR-2826-SM-7EWEE	0.727250912248728
GTEX-1C6VS-0326-SM-7MGX5	0.740020642906864
GTEX-1C6WA-0426-SM-7PC2C	0.701665898919772
GTEX-1CAMQ-0426-SM-7IGPL	0.746708285594898
GTEX-1CAMR-2126-SM-7PBYX	0.714385116402908
GTEX-1CAMS-0626-SM-7PBYY	0.746605785071107
GTEX-1CAV2-2626-SM-7MGX7	0.743530735045684
GTEX-1CB4E-2026-SM-7PC2V	0.718823254356027
GTEX-1CB4F-0726-SM-793AO	0.756951190294575
GTEX-1CB4G-0526-SM-7P8SY	0.717328825198749
GTEX-1CB4H-0826-SM-7SB7Z	0.73386095932757
GTEX-1CB4I-0526-SM-7RHGC	0.718501387211534
GTEX-1CB4J-1026-SM-7P8RW	0.725935251628176
GTEX-1E1VI-0626-SM-7PBZ1	0.6999905639144
GTEX-1E2YA-0426-SM-7RHFZ	0.706199709736149
GTEX-1EH9U-0526-SM-7PBZ3	0.740911027125102
GTEX-1EKGG-0326-SM-9WYTG	0.723504842211324
GTEX-1EMGI-0426-SM-7P8TR	0.739399508376328
GTEX-1EU9M-0426-SM-7SB8N	0.692497031537654
GTEX-1EWIQ-0526-SM-7PBYV	0.717104279448881
GTEX-1EX96-1226-SM-7RHG1	0.750957105599263
GTEX-1F52S-0426-SM-9MQJW	0.761086903607203
GTEX-1F5PK-2826-SM-7PC37	0.73256259827953
GTEX-1F5PL-0526-SM-7PBYD	0.728486422750196
GTEX-1F6I4-0526-SM-7PC3B	0.738055788677058
GTEX-1F6IF-0426-SM-7PBZV	0.70643537918459
GTEX-1F75A-0526-SM-9WYSS	0.715262824128735
GTEX-1F75B-0426-SM-7PC38	0.746818399169694
GTEX-1F75I-0626-SM-7PBZ8	0.752790748434508
GTEX-1F7RK-0526-SM-7PC3T	0.71755516422137
GTEX-1F88F-2926-SM-7PBZA	0.731522368930748
GTEX-1FIGZ-1926-SM-9KNUL	0.730757087401323
GTEX-1GF9U-2526-SM-7PC3U	0.738639044368716
GTEX-1GF9V-0426-SM-7PC11	0.726445475930028
GTEX-1GF9W-0226-SM-7PC2U	0.746875019309602
GTEX-1GF9X-1826-SM-7PC3X	0.719481428645584
GTEX-1GL5R-2126-SM-9WYTK	0.717903529652138
GTEX-1GMR2-2426-SM-9MQM2	0.736290119054276
GTEX-1GMR3-2326-SM-7SB94	0.747800350697479
GTEX-1GMR8-0526-SM-7SB8Y	0.742013776067675
GTEX-1GMRU-0526-SM-7PBZE	0.751985148905297
GTEX-1GN1U-0426-SM-9MQM9	0.736848344888951
GTEX-1GN1W-0926-SM-9WG66	0.724302761532068
GTEX-1GN2E-0626-SM-9MQJR	0.749347733141626
GTEX-1GN73-0526-SM-9WG68	0.716484768383828
GTEX-1GPI6-0526-SM-9MQKR	0.733034920377239
GTEX-1GPI7-0626-SM-9MQKF	0.728302517020451
GTEX-1GTWX-0526-SM-9YFL1	0.739796544156304
GTEX-1GZ2Q-0626-SM-9MQLN	0.749942525907432
GTEX-1GZ4H-1426-SM-7PC3G	0.721083820234103
GTEX-1GZ4I-0426-SM-ACKX5	0.738035756883296
GTEX-1GZHY-0526-SM-9MQLM	0.709938568456083
GTEX-1H11D-0526-SM-ACKX6	0.74979425763135
GTEX-1H1CY-2426-SM-9YFML	0.747699376927083
GTEX-1H1DE-1926-SM-9WG6P	0.741675857073005
GTEX-1H1E6-2326-SM-A9SKN	0.754256497771299
GTEX-1H1ZS-0326-SM-9WG6F	0.699165961919968
GTEX-1H23P-0426-SM-9YFKR	0.743599859687647
GTEX-1H3VE-0526-SM-9WYTC	0.747511625842664
GTEX-1H3VY-0426-SM-9YFMD	0.743522671519302
GTEX-1H4P4-0826-SM-9WYUK	0.657412836533383
GTEX-1HB9E-2826-SM-D3LAQ	0.741463792431993
GTEX-1HBPH-0726-SM-ARZNA	0.746783044924595
GTEX-1HBPI-1626-SM-ADEJ5	0.722715313693389
GTEX-1HBPM-0626-SM-9YFMH	0.735240944561148
GTEX-1HBPN-0426-SM-ACKX8	0.725976861256911
GTEX-1HCU6-0426-SM-CM2SI	0.70789510822375
GTEX-1HCU7-0626-SM-ADEHO	0.749132223298319
GTEX-1HCU8-1526-SM-ADEHG	0.712790235500482
GTEX-1HCU9-1826-SM-9YFME	0.701989489299005
GTEX-1HCUA-2026-SM-CGQEJ	0.741102738379654
GTEX-1HCVE-0526-SM-ACKW1	0.732781782541027
GTEX-1HFI6-0526-SM-CGQFG	0.734510593992117
GTEX-1HFI7-2226-SM-B2LXU	0.750818981619429
GTEX-1HGF4-2826-SM-ADEII	0.710066456196031
GTEX-1HKZK-0526-SM-ADEJB	0.737914127976983
GTEX-1HR98-0626-SM-CL546	0.659227075309942
GTEX-1HR9M-0526-SM-ACKVP	0.719809295093158
GTEX-1HSEH-0426-SM-ACKVW	0.720989874400898
GTEX-1HSGN-0526-SM-ADEHQ	0.715289222896728
GTEX-1HSKV-0526-SM-COH38	0.734405989084772
GTEX-1HSMP-0526-SM-B2LXI	0.754443945225488
GTEX-1HSMQ-1626-SM-CGQFY	0.738613072425399
GTEX-1HT8W-0526-SM-ACKW9	0.718440555051293
GTEX-1HUB1-0226-SM-ADEHI	0.716742485522743
GTEX-1I19N-1926-SM-CM2TF	0.748346512893339
GTEX-1I1CD-0526-SM-CL55H	0.716343034396677
GTEX-1I1GP-0226-SM-CYPSC	0.677365735606924
GTEX-1I1GQ-0526-SM-ARL7W	0.729139772394775
GTEX-1I1GR-0526-SM-CGQEP	0.698734713205183
GTEX-1I1GT-0326-SM-ADEI7	0.720489428157608
GTEX-1I1GU-1926-SM-ADEHK	0.720819887873271
GTEX-1I1GV-0326-SM-ARL7L	0.741568746004137
GTEX-1I1HK-0526-SM-COH4B	0.701593222577056
GTEX-1I4MK-2126-SM-ADEI9	0.728490081326473
GTEX-1I6K6-0526-SM-B2LVZ	0.758808684364204
GTEX-1I6K7-0526-SM-ARL7P	0.732366602794685
GTEX-1ICG6-2926-SM-COH4C	0.706712265277508
GTEX-1ICLY-0526-SM-A9G36	0.701220325418306
GTEX-1ICLZ-0826-SM-B2LW3	0.718767061127847
GTEX-1IDJD-1426-SM-CM2TR	0.726925675380486
GTEX-1IDJF-0426-SM-ACKWL	0.698325997644113
GTEX-1IDJH-0526-SM-D4P38	0.743849463829787
GTEX-1IDJI-0726-SM-CM2RK	0.732425976587921
GTEX-1IDJU-2326-SM-ARL89	0.740448761084373
GTEX-1IDJV-0526-SM-COH41	0.7478405697027
GTEX-1IE54-0526-SM-A9SLR	0.741878344948409
GTEX-1IGQW-0426-SM-CM2RL	0.748851745767359
GTEX-1IKJJ-0526-SM-CMKG8	0.730129361911998
GTEX-1IKK5-0126-SM-COH3V	0.699760109963075
GTEX-1IKOE-0526-SM-CE6T3	0.729121117299945
GTEX-1IL2U-0626-SM-CE6TA	0.726487453134139
GTEX-1IL2V-0426-SM-COH4G	0.762018650759816
GTEX-1IOXB-0526-SM-ARL8F	0.723348168768596
GTEX-1J1OQ-0626-SM-ACKWG	0.704386903761385
GTEX-1J1R8-2126-SM-ARL8N	0.735370694340687
GTEX-1J8EW-0526-SM-CYPRE	0.700208200266588
GTEX-1J8JJ-0426-SM-CMKG7	0.731277428092414
GTEX-1J8Q3-1726-SM-CMKGD	0.726716706491068
GTEX-1JJ6O-0426-SM-ARZMS	0.74281636519887
GTEX-1JJEA-0526-SM-D3L95	0.734170635849041
GTEX-1JK1U-2326-SM-CNPOV	0.731160708838892
GTEX-1JKYN-2026-SM-ARL9G	0.724110450444443
GTEX-1JKYR-0526-SM-ARZMU	0.731940694779984
GTEX-1JMLX-0526-SM-ARL8S	0.756538106619605
GTEX-1JMOU-1326-SM-CNPOO	0.724387030426104
GTEX-1JMPY-1526-SM-ARL91	0.743675857444011
GTEX-1JMPZ-0526-SM-CYPT2	0.698766771784649
GTEX-1JMQI-1826-SM-ARL94	0.762125968907535
GTEX-1JMQJ-0326-SM-D5OW1	0.758437988946892
GTEX-1JMQK-0526-SM-CM2S4	0.719580872796399
GTEX-1JN1M-0426-SM-CY8IN	0.730419191104986
GTEX-1JN6P-0426-SM-D3L99	0.72650599660912
GTEX-1JN76-0526-SM-CM2SH	0.739147075592003
GTEX-1K2DA-2326-SM-CGQGN	0.704620980960809
GTEX-1K2DU-2726-SM-EXOJQ	0.750420085817083
GTEX-1K9T9-0526-SM-CYPT6	0.762063731508333
GTEX-1KAFJ-2226-SM-D3L8Y	0.726104694512483
GTEX-1KANA-0326-SM-CXKY8	0.761249953563083
GTEX-1KANC-1726-SM-E6CIB	0.738057729187299
GTEX-1KD5A-0626-SM-DIPEN	0.732173376638874
GTEX-1KWVE-1626-SM-DKPPA	0.739002767211276
GTEX-1LB8K-0426-SM-EWRNX	0.722601328328942
GTEX-1LBAC-0526-SM-D3L9S	0.761739477152204
GTEX-1LG7Y-0326-SM-EYYWL	0.735007703910042
GTEX-1LG7Z-1926-SM-DLHBO	0.724199012534368
GTEX-1LGOU-1926-SM-DKPQP	0.710894225078568
GTEX-1LGRB-2726-SM-COH45	0.751265823336443
GTEX-1LSNL-0326-SM-EVYCH	0.713037005350594
GTEX-1LSNM-2126-SM-E6CIK	0.73523837885676
GTEX-1LVA9-0526-SM-E9U6W	0.724401468678013
GTEX-1LVAN-0426-SM-CNPPD	0.729226034565809
GTEX-1LVAO-0426-SM-EVYCI	0.729244194319639
GTEX-1M4P7-0426-SM-DKPQG	0.750775568418959
GTEX-1M5QR-2026-SM-DKPQL	0.736461797796601
GTEX-1MGNQ-0526-SM-E9J2W	0.743975104314288
GTEX-1MJIX-1926-SM-E6CJE	0.745024370545007
GTEX-1MJK2-0126-SM-EVR52	0.738261600957988
GTEX-1MUQO-0426-SM-E9J2Z	0.755432303085352
GTEX-1N2DV-0426-SM-E9J3B	0.679090410589518
GTEX-1N2EE-0226-SM-EYYX5	0.757981383810122
GTEX-1N2EF-0326-SM-EYYXC	0.69323397081556
GTEX-1N5O9-0526-SM-E8VNB	0.74264543854014
GTEX-1NHNU-1326-SM-E9J2D	0.737634357716577
GTEX-1NSGN-0526-SM-E9J34	0.747137326335046
GTEX-1NUQO-0326-SM-DTXDK	0.695381115895308
GTEX-1O9I2-0426-SM-E76PY	0.722062231962327
GTEX-1OFPY-2126-SM-EXUSP	0.736409218053765
GTEX-1OJC3-0526-SM-E8VMF	0.74851579348658
GTEX-1PIGE-0426-SM-E9J3P	0.710426059050165
GTEX-1PIIG-0626-SM-E8VMI	0.722961152544947
GTEX-1POEN-0526-SM-EVYC1	0.725107679364536
GTEX-1PPH7-2726-SM-EVYB9	0.699866345460683
GTEX-1PPH8-0526-SM-E9J2J	0.701266750482571
GTEX-1PWST-0626-SM-EVYBA	0.735034800711537
GTEX-1QAET-2526-SM-E9J3R	0.730870084654806
GTEX-1QCLY-0626-SM-EAZ3Y	0.746150067789234
GTEX-1QCLZ-0526-SM-E8VNO	0.744978397957209
GTEX-1QP28-0426-SM-E8VOL	0.750376629050751
GTEX-1QP29-0826-SM-E9J4Q	0.763819163845137
GTEX-1QP2A-0426-SM-E9J44	0.733454158712434
GTEX-1QP67-2026-SM-E8VO7	0.731229344978124
GTEX-1QP6S-0626-SM-E8VN4	0.738525705712505
GTEX-1QP9N-1726-SM-E8VMM	0.742121647526887
GTEX-1QPFJ-0426-SM-E8VNC	0.770969801187475
GTEX-1QW4Y-1926-SM-E8VO3	0.751651383334138
GTEX-1R7EU-0426-SM-EVR4H	0.727234370890113
GTEX-1R7EV-2226-SM-E8VOE	0.753785264129272
GTEX-1R9JW-2326-SM-E9J3U	0.759863309518062
GTEX-1R9K5-0526-SM-DTXF9	0.744407710968523
GTEX-1R9PO-2526-SM-EVYBT	0.709225619516218
GTEX-1RAZA-0326-SM-E6CI4	0.730912315341647
GTEX-1RAZQ-0526-SM-E8VOQ	0.750841187457165
GTEX-1RAZS-0526-SM-E9J4D	0.75259049891356
GTEX-1RB15-2426-SM-E8VMY	0.711743208528052
GTEX-1RDX4-0526-SM-EAZ44	0.689878667348297
GTEX-1RMOY-1926-SM-EVYCA	0.749865520805023
GTEX-1RQEC-0226-SM-E9J3V	0.756830172920458
GTEX-1S3DN-2626-SM-EVYCE	0.693939206141912
GTEX-1S5VW-0426-SM-E9U6G	0.759683084199892
GTEX-1S5ZA-0426-SM-E6CJR	0.727271887624865
GTEX-1S5ZU-0526-SM-E9U4S	0.76937403901236
GTEX-1S82P-0526-SM-EVR4N	0.717113423650385
GTEX-1S82Y-2426-SM-E9U6N	0.741809501876205
GTEX-1S831-0526-SM-EYYWO	0.753679435804295
GTEX-N7MS-0626-SM-2YUN7	0.766992943705867
GTEX-NFK9-0526-SM-2YUNL	0.741034779209731
GTEX-NPJ8-1826-SM-2YUNC	0.771068171811685
GTEX-O5YT-1826-SM-32PK9	0.756100249629628
GTEX-O5YV-1626-SM-2YUNJ	0.75486396196103
GTEX-O5YW-1826-SM-2YUN2	0.69649147185936
GTEX-OHPK-1826-SM-2YUMR	0.726090468432626
GTEX-OHPL-1826-SM-2YUN8	0.715079179458097
GTEX-OHPM-1826-SM-2YUNF	0.725507330279556
GTEX-OHPN-2826-SM-3LK67	0.704321130996176
GTEX-OIZF-1826-SM-2YUNO	0.731253978608028
GTEX-OIZH-1826-SM-2YUNP	0.727687847874275
GTEX-OIZI-0526-SM-2XCEG	0.72722778295628
GTEX-OOBJ-1826-SM-3NB1C	0.745084231628624
GTEX-OXRK-0526-SM-3NB2F	0.719679258531632
GTEX-OXRL-1826-SM-2YUMV	0.726170755297194
GTEX-OXRN-1226-SM-2I5EL	0.695284671120441
GTEX-OXRO-1926-SM-2S1O3	0.721585265484908
GTEX-OXRP-2426-SM-2S1NR	0.713124773262341
GTEX-P44H-0626-SM-2XCF2	0.714582132081531
GTEX-P4PP-1826-SM-2S1NT	0.729337995766306
GTEX-P4QS-1826-SM-2S1NI	0.717794180371589
GTEX-P4QT-1826-SM-2S1NJ	0.743281393990401
GTEX-P78B-0726-SM-2S1O2	0.695514849949986
GTEX-PLZ4-1326-SM-2S1O7	0.736042674947197
GTEX-PLZ6-1626-SM-3NB23	0.733211251372187
GTEX-POMQ-2126-SM-2S1OJ	0.740886607742929
GTEX-PSDG-0526-SM-2S1OH	0.744986465537475
GTEX-PVOW-0726-SM-2XCF5	0.731851356160112
GTEX-PW2O-1926-SM-2S1OB	0.735120764319156
GTEX-PWCY-2226-SM-2S1OP	0.737049996566759
GTEX-PWN1-1826-SM-2S1PE	0.716885313696579
GTEX-PX3G-1826-SM-2S1PK	0.667515995246049
GTEX-Q2AG-0526-SM-2S1PW	0.739534958162842
GTEX-Q2AH-2026-SM-2S1PX	0.752620700567848
GTEX-Q2AI-1726-SM-2S1PZ	0.744657141114082
GTEX-Q734-2226-SM-3GAD9	0.762834486514803
GTEX-QCQG-1926-SM-5SI7Q	0.718472803614122
GTEX-QDT8-0426-SM-32PKZ	0.740933106220444
GTEX-QDVJ-2126-SM-DHXIQ	0.724353961057033
GTEX-QDVN-2326-SM-2S1PF	0.737460113457366
GTEX-QEG4-1226-SM-2S1P6	0.736792107769294
GTEX-QEG5-0626-SM-2S1PP	0.729503628779997
GTEX-QEL4-0526-SM-3GIJ4	0.740359558986292
GTEX-QLQ7-1926-SM-2S1R6	0.742554685657698
GTEX-QLQW-1526-SM-2S1QV	0.759529306937471
GTEX-QV31-1626-SM-2S1QC	0.725824857271909
GTEX-QV44-2226-SM-447A3	0.729819039762939
GTEX-QXCU-0226-SM-2TC5W	0.730076799814166
GTEX-R53T-2026-SM-3GIJF	0.762374026489083
GTEX-R55C-1826-SM-3GADI	0.750509695731993
GTEX-R55E-0326-SM-48FD2	0.735440479636221
GTEX-REY6-0726-SM-2TF4M	0.725297839198899
GTEX-RM2N-1826-SM-2TF5B	0.737742792513781
GTEX-RN64-0526-SM-2TC5P	0.726803537247683
GTEX-RNOR-0426-SM-2TF4U	0.729381385716494
GTEX-RTLS-0426-SM-2TF5K	0.725655311198862
GTEX-RU1J-1926-SM-2TF6S	0.770688479718555
GTEX-RU72-1226-SM-2TF6N	0.712994747974214
GTEX-RUSQ-1926-SM-2TF6K	0.728365883562195
GTEX-RVPV-0226-SM-2TF6W	0.684307257517187
GTEX-RWS6-2326-SM-2XCB4	0.693475483351237
GTEX-RWSA-0526-SM-2XCBC	0.718390177854211
GTEX-S32W-2426-SM-2XCAT	0.726690663966423
GTEX-S33H-2426-SM-2XCB2	0.748173702390252
GTEX-S341-2026-SM-2XCAA	0.760847044544431
GTEX-S4Q7-1326-SM-4AD74	0.738868444147622
GTEX-S7PM-0426-SM-3NM91	0.736358432971662
GTEX-S7SE-0526-SM-2XCD8	0.742385086996279
GTEX-S95S-1626-SM-2XCDJ	0.722761264992606
GTEX-SE5C-2026-SM-EAZ2U	0.740986937485418
GTEX-SIU8-0426-SM-4BRUE	0.713513730918209
GTEX-SJXC-0426-SM-2XCFH	0.711895522351789
GTEX-SN8G-0526-SM-32PLE	0.756851647849775
GTEX-SNMC-1526-SM-2XCFN	0.750765524738433
GTEX-SNOS-1726-SM-32PLN	0.730281736208825
GTEX-SSA3-0426-SM-32QPI	0.761418666383456
GTEX-T2IS-1026-SM-32QP1	0.719494415841836
GTEX-T5JC-0226-SM-32PMA	0.72244653844987
GTEX-T5JW-2126-SM-EZ6LE	0.702470865091896
GTEX-T6MN-0426-SM-32PMF	0.727430883349351
GTEX-T6MO-1926-SM-32QOJ	0.736048103663873
GTEX-T8EM-1626-SM-3DB7K	0.711757568739891
GTEX-TKQ1-1226-SM-4GICJ	0.73480941047304
GTEX-TKQ2-1026-SM-33HB7	0.708511492284122
GTEX-TMMY-0626-SM-33HBD	0.728295536917579
GTEX-TSE9-0426-SM-3DB81	0.686688661141511
GTEX-U3ZH-1726-SM-3DB79	0.714141133683431
GTEX-U3ZN-2526-SM-3DB7V	0.721323487697964
GTEX-U412-0226-SM-3NMC8	0.743069949219075
GTEX-U4B1-1926-SM-3DB9E	0.736295617218416
GTEX-U8T8-0326-SM-3DB93	0.711789821571324
GTEX-U8XE-0626-SM-3DB8U	0.730876894502836
GTEX-UJHI-1926-SM-3DB8Z	0.734413123410899
GTEX-UJMC-2026-SM-3GADR	0.76368379596051
GTEX-UPJH-0726-SM-4IHJW	0.727742760059208
GTEX-V1D1-2626-SM-4JBJH	0.737036174271189
GTEX-V955-2626-SM-3NM9F	0.7486008584304
GTEX-VJWN-0626-SM-3NMAN	0.748447362186917
GTEX-VJYA-1826-SM-4KL1W	0.744207360504902
GTEX-VUSG-2826-SM-4KKZM	0.731516533686067
GTEX-VUSH-0526-SM-3NB2J	0.729026753159511
GTEX-W5WG-2226-SM-4LMI3	0.710370669363425
GTEX-WCDI-0426-SM-4GIAL	0.743174529328071
GTEX-WEY5-2126-SM-3GILK	0.695666042768427
GTEX-WFG7-2326-SM-3GIKV	0.735791434891712
GTEX-WFON-2526-SM-3LK7P	0.721508460408743
GTEX-WHPG-2326-SM-3NMBP	0.698855114712388
GTEX-WHSE-1126-SM-3NMBU	0.730706082281291
GTEX-WHWD-2426-SM-3LK6S	0.73359821737806
GTEX-WI4N-0126-SM-EAZB1	0.730704555452797
GTEX-WL46-0526-SM-3LK7W	0.705280823086243
GTEX-WOFM-1726-SM-3MJFA	0.731070727245143
GTEX-WRHK-1726-SM-3MJFK	0.708824623955221
GTEX-WRHU-0726-SM-3MJFL	0.732485508680804
GTEX-WWYW-0426-SM-3NB31	0.74643511394021
GTEX-WXYG-2726-SM-EZ6KR	0.720624734850405
GTEX-WY7C-2826-SM-3NB3Q	0.726489539182497
GTEX-WYBS-0426-SM-3NM9M	0.727459309745952
GTEX-WYJK-0426-SM-3NM9G	0.736746912327609
GTEX-WYVS-2526-SM-3NMAT	0.702440590989103
GTEX-WZTO-1126-SM-3NM93	0.7228353973335
GTEX-X261-0526-SM-4PQYS	0.722290311362445
GTEX-X4EP-0826-SM-3P5YK	0.729624822592082
GTEX-X4XY-0526-SM-46MW1	0.734024621914387
GTEX-X5EB-2626-SM-4E3HZ	0.703604113447651
GTEX-X62O-1626-SM-46MW9	0.756079190742341
GTEX-X88G-0426-SM-47JZ5	0.750638764502267
GTEX-XAJ8-1226-SM-47JYS	0.736220193960093
GTEX-XBEC-0526-SM-4QARU	0.731252555714993
GTEX-XBED-2426-SM-4AT4O	0.74082100457824
GTEX-XBEW-0826-SM-4QASQ	0.704102671682867
GTEX-XGQ4-2426-SM-4AT55	0.721627675688204
GTEX-XLM4-0426-SM-4AT54	0.721228164132235
GTEX-XMD1-0426-SM-EYYVJ	0.733113992787672
GTEX-XMK1-2526-SM-4B666	0.713786438570803
GTEX-XOT4-0426-SM-4B66T	0.71766830650745
GTEX-XPT6-2226-SM-4B66R	0.712207371446952
GTEX-XPVG-2926-SM-4B66G	0.73501713656127
GTEX-XQ8I-0826-SM-4BOOE	0.736103500464779
GTEX-XUW1-0726-SM-4BOP5	0.714546342034852
GTEX-XUYS-0426-SM-47JX3	0.721438647215254
GTEX-XUZC-2026-SM-4BRW9	0.71817378534496
GTEX-XYKS-2626-SM-4BRUT	0.755867907831678
GTEX-Y111-0426-SM-4TT3K	0.713488922605827
GTEX-Y114-2726-SM-E9J3X	0.750120050697447
GTEX-Y3IK-2826-SM-4WWDW	0.716680382746235
GTEX-Y5LM-2326-SM-5S2NK	0.735925132945613
GTEX-Y5V5-2726-SM-4VDS2	0.695573296685808
GTEX-Y5V6-2826-SM-4VDSF	0.725822129531714
GTEX-Y8DK-0526-SM-4TT3R	0.714538176055591
GTEX-Y9LG-2326-SM-4VDS1	0.695194854118489
GTEX-YB5E-2426-SM-5IFIV	0.746807324854152
GTEX-YB5K-2526-SM-62LEW	0.729339648855369
GTEX-YBZK-0226-SM-59HLO	0.700734663916235
GTEX-YEC3-1126-SM-5IFIH	0.732669913240541
GTEX-YEC4-2326-SM-5IFHV	0.732563375896835
GTEX-YECK-0526-SM-4W1ZD	0.693142339166916
GTEX-YFC4-0926-SM-5S2U7	0.749910623656988
GTEX-YJ8A-0826-SM-5Q5A7	0.731729588094729
GTEX-YJ8O-2726-SM-5IFJ7	0.716857102828071
GTEX-Z93S-0926-SM-5HL8B	0.723376700560408
GTEX-Z93T-0426-SM-5HL6G	0.746949234908183
GTEX-Z9EW-1926-SM-5CVMP	0.725092447257715
GTEX-ZA64-2226-SM-5Q5A9	0.721264844744997
GTEX-ZAB4-1926-SM-57WD8	0.720968307661198
GTEX-ZAB5-2026-SM-5L3EQ	0.752343570003559
GTEX-ZAK1-0426-SM-5J1MS	0.728292839171307
GTEX-ZAKK-0426-SM-5EGHB	0.717024952222
GTEX-ZC5H-0426-SM-5HL9R	0.729132794793415
GTEX-ZDTS-0426-SM-4WAYH	0.727239155419982
GTEX-ZDTT-2426-SM-4WKFX	0.72913158154659
GTEX-ZDYS-1626-SM-4WKGB	0.685409501072921
GTEX-ZEX8-2626-SM-DO92R	0.730981999413785
GTEX-ZF29-2526-SM-DO92N	0.736520591030323
GTEX-ZF2S-2426-SM-5DUXV	0.721625366585678
GTEX-ZF3C-0526-SM-4WWBG	0.735424978392352
GTEX-ZGAY-0926-SM-4WWBQ	0.705997304506937
GTEX-ZLFU-2426-SM-DO92Q	0.743139318365616
GTEX-ZLV1-1926-SM-5FQSF	0.73386857111597
GTEX-ZLWG-2426-SM-57WG6	0.746191496369416
GTEX-ZP4G-2126-SM-57WEA	0.711952477583884
GTEX-ZPIC-2426-SM-5DUW1	0.707893623306227
GTEX-ZPU1-2726-SM-4WWFT	0.733018579606798
GTEX-ZQUD-1326-SM-57WEF	0.738695412914129
GTEX-ZT9W-2726-SM-57WG8	0.730316112727933
GTEX-ZT9X-2026-SM-57WEJ	0.758574564801457
GTEX-ZTPG-0426-SM-5O98K	0.729453795017145
GTEX-ZTX8-1826-SM-5N9E5	0.731799151655527
GTEX-ZUA1-0626-SM-4YCCW	0.721979759330571
GTEX-ZV6S-2026-SM-5NQ8P	0.755964381801185
GTEX-ZVE2-0526-SM-5GU7E	0.756210203605172
GTEX-ZVP2-2226-SM-5GU6Q	0.770214921751524
GTEX-ZVT2-2626-SM-51MTD	0.708820632223048
GTEX-ZVT3-0426-SM-5GIDW	0.709251278486703
GTEX-ZVTK-0726-SM-5GZX6	0.720527219241007
GTEX-ZVZO-0426-SM-5HL4Z	0.758427188311905
GTEX-ZVZP-2726-SM-5GZXZ	0.724576501260287
GTEX-ZXG5-0526-SM-5NQ7S	0.733240497638574
GTEX-ZY6K-1926-SM-5GZXW	0.736189088011381
GTEX-ZYFC-0726-SM-5E448	0.728798556436936
GTEX-ZYFD-0526-SM-5E442	0.697380914909084
GTEX-ZYT6-1526-SM-5E45F	0.710270475226731
GTEX-ZYVF-0826-SM-5E447	0.743007440088364
GTEX-ZYW4-0426-SM-5GZYS	0.743714830694006
GTEX-ZZ64-1326-SM-5E444	0.737649339466876
GTEX-ZZPU-2426-SM-5E44I	0.710163112409069
