## Additional file 6 for "Transcriptome diversity is a systematic source of bias in RNA-sequencing data": gtex_Bladder.txt

sample_id	transcriptome_diversity
GTEX-OIZF-1926-SM-7PBZS	0.702716624403733
GTEX-P44H-2226-SM-E9U4P	0.66985073117731
GTEX-QEL4-1826-SM-EZ6KU	0.678299346928411
GTEX-RN64-2426-SM-EZ6L2	0.670448945556309
GTEX-RU72-2526-SM-EWRML	0.587696649596178
GTEX-S32W-1126-SM-4AD5V	0.690765322877984
GTEX-S33H-1926-SM-EYYVH	0.665236992740194
GTEX-S3XE-1226-SM-4AD4L	0.67734843318591
GTEX-S4Q7-0926-SM-4AD5D	0.710753863437397
GTEX-S4UY-0926-SM-4AD6O	0.709600480243436
GTEX-S95S-0626-SM-EZ6L8	0.675532423046358
GTEX-SE5C-1026-SM-4BRUG	0.680521111621842
GTEX-SNMC-0826-SM-4DM66	0.732790463301619
GTEX-SNOS-0526-SM-4DM54	0.732409203350203
GTEX-T2YK-2326-SM-EZ6LA	0.76577831856501
GTEX-T5JW-1026-SM-EZ6LR	0.693747470718709
GTEX-T6MN-2226-SM-EVYAM	0.64508104660218
GTEX-TMMY-1526-SM-4DXST	0.714883378066295
GTEX-U3ZM-0826-SM-4DXU6	0.655211101656076
GTEX-U3ZN-1226-SM-4DXUD	0.714263638027951
GTEX-U4B1-1226-SM-4DXT7	0.716296405089967
