## Additional file 6 for "Transcriptome diversity is a systematic source of bias in RNA-sequencing data": gtex_Brain_Amygdala.txt

sample_id	transcriptome_diversity
GTEX-11NUK-0011-R4a-SM-DO12B	0.493540247605524
GTEX-11ONC-0011-R4b-SM-DO93H	0.472405758100746
GTEX-11PRG-0011-R4a-SM-DNZZR	0.532540393143088
GTEX-11TTK-0011-R4a-SM-DNZZU	0.500517605794253
GTEX-11ZU8-0011-R4a-SM-5BC6Y	0.38048884549676
GTEX-11ZVC-0011-R4a-SM-5BC6Z	0.414432688317892
GTEX-12WSA-0011-R4a-SM-57WB7	0.400968362770071
GTEX-12WSD-0011-R4b-SM-5LZUA	0.502123490261443
GTEX-12WSF-0011-R4b-SM-5HL88	0.4829029533901
GTEX-12WSH-0011-R4a-SM-5GU6K	0.523335974877941
GTEX-12ZZW-0011-R4a-SM-5DUX9	0.424191025363641
GTEX-12ZZZ-0011-R4b-SM-5DUV7	0.38095359518099
GTEX-13112-0011-R4b-SM-5DUXL	0.461972235000969
GTEX-1313W-0011-R4b-SM-5KLZV	0.515030926498772
GTEX-131XH-0011-R4b-SM-5DUWB	0.599248244789282
GTEX-131YS-0011-R4a-SM-5DUVL	0.553501513517099
GTEX-1399T-0011-R4b-SM-5DUVX	0.433018098550708
GTEX-139T8-0011-R4a-SM-5HL54	0.445450245287743
GTEX-13CZV-0011-R4b-SM-5J2NY	0.391776179046668
GTEX-13FLV-0011-R4a-SM-5LZYU	0.513303098355777
GTEX-13JVG-0011-R4a-SM-5MR4C	0.403867221613152
GTEX-13N1W-0011-R4a-SM-5MR52	0.543710995269365
GTEX-13N2G-0011-R4b-SM-5MR54	0.595002138706551
GTEX-13NYB-0011-R4b-SM-9QEGJ	0.507574649403734
GTEX-13NYS-0011-R4b-SM-5MR3O	0.512453102302605
GTEX-13O3O-0011-R4b-SM-5KM3F	0.51961174336488
GTEX-13O3Q-0011-R4a-SM-5P9H2	0.551297783533739
GTEX-13OVH-0011-R4a-SM-5KM3W	0.3979617477354
GTEX-13OVJ-0011-R4b-SM-5P9H5	0.579735354708003
GTEX-13OVL-0011-R4b-SM-5L3HV	0.397790415110044
GTEX-13OW5-0011-R4b-SM-5L3HS	0.510614703212529
GTEX-13OW6-0011-R4a-SM-5O9DX	0.419162345990644
GTEX-13OW7-0011-R4b-SM-5O9CX	0.394986613332335
GTEX-13OW8-0011-R4a-SM-9WG6V	0.433552529990144
GTEX-13PVQ-0011-R4a-SM-5O9CT	0.411103243335696
GTEX-13QIC-0011-R4a-SM-5PNX8	0.474624453491951
GTEX-13RTJ-0011-R4b-SM-5PNX1	0.512890316512477
GTEX-13SLW-0011-R4b-SM-5S2W2	0.44842732701771
GTEX-13SLX-0011-R4a-SM-5O9BJ	0.446925442659956
GTEX-13VXU-0011-R4b-SM-5O9CI	0.512548365689242
GTEX-13X6I-0011-R4b-SM-5PNU9	0.537752916983233
GTEX-13X6J-0011-R4b-SM-5P9K4	0.487100817011008
GTEX-13X6K-0011-R4b-SM-5P9HO	0.543460097214719
GTEX-1445S-0011-R4a-SM-5PNWN	0.427361299194315
GTEX-144GL-0011-R4a-SM-5PNUI	0.370395429649862
GTEX-145LS-0011-R4b-SM-5S2UT	0.508006165975946
GTEX-145MI-0011-R4b-SM-5PNZH	0.424416989219019
GTEX-147GR-0011-R4a-SM-5S2V2	0.473460183440723
GTEX-14ABY-0011-R4b-SM-5S2VN	0.531152189392306
GTEX-14ASI-0011-R4a-SM-69LQ4	0.457279664991826
GTEX-14BIM-0011-R4b-SM-5S2RK	0.475290588510152
GTEX-14DAQ-0011-R4a-SM-5YYAI	0.44317707939239
GTEX-14E7W-0011-R4b-SM-62LEA	0.625022162703531
GTEX-14JFF-0011-R4a-SM-5ZZV5	0.413355241960554
GTEX-14JG1-0011-R4b-SM-62LEB	0.548363203901277
GTEX-14JIY-0011-R4b-SM-5ZZV7	0.570138039941776
GTEX-14PJM-0011-R4a-SM-5YYAS	0.491936771090864
GTEX-14PN4-0011-R4a-SM-686ZT	0.524769757949255
GTEX-14PQA-0011-R4b-SM-6AJBU	0.456579325184402
GTEX-15CHQ-0011-R4a-SM-686ZX	0.563665499135355
GTEX-15DCD-0011-R4a-SM-69LPB	0.47404749148217
GTEX-15DDE-0011-R4b-SM-7KULI	0.397506676480752
GTEX-15DYW-0011-R4a-SM-6M46V	0.563948455236247
GTEX-15EO6-0011-R4a-SM-7KUKZ	0.548965880906243
GTEX-15ER7-0011-R4a-SM-6M46S	0.483537653269802
GTEX-15SHU-0011-R4b-SM-7IGLC	0.535246759459043
GTEX-16YQH-0011-R4a-SM-7EPGI	0.628073953039374
GTEX-17EVP-0011-R4a-SM-79OML	0.554170135295189
GTEX-17EVQ-0011-R4b-SM-7LT94	0.335220817662384
GTEX-17F97-0011-R4b-SM-7KFS2	0.428333517235851
GTEX-17HG3-0011-R4a-SM-7IGLL	0.56103441968678
GTEX-183WM-0011-R4a-SM-7LG6S	0.334276449050159
GTEX-18464-0011-R4a-SM-7LG6T	0.423202708317726
GTEX-1A3MX-0011-R4b-SM-7EWFK	0.541438081656755
GTEX-1AX9I-0011-R4b-SM-7EPIB	0.615047680146445
GTEX-1B8L1-0011-R4a-SM-7EWFJ	0.571748400265377
GTEX-1B996-0011-R4b-SM-9OSVO	0.575511756433741
GTEX-1C6VR-0011-R4b-SM-9QEGZ	0.461474967092852
GTEX-1C6WA-0011-R4a-SM-9QEH2	0.487817911118795
GTEX-1CB4G-0011-R4b-SM-CJI28	0.438287276788339
GTEX-1CB4J-0011-R4b-SM-9WG5P	0.542215913836639
GTEX-1E1VI-0011-R4b-SM-9QEHV	0.404249257890045
GTEX-1EMGI-0011-R4b-SM-CJI2D	0.580351052866087
GTEX-1EX96-0011-R4a-SM-ARU82	0.406151616712502
GTEX-1F48J-0011-R4b-SM-9OSVX	0.566789550915992
GTEX-1F6IF-0011-R4b-SM-CKZNJ	0.482524264613285
GTEX-1F75A-0011-R4a-SM-ARL8J	0.570746394718987
GTEX-1F7RK-0011-R4b-SM-9QEI7	0.54854810792872
GTEX-1GF9W-0011-R4a-SM-CE6RH	0.403467689886659
GTEX-1GMR8-0011-R4a-SM-9OSX1	0.438159076745816
GTEX-1GN73-0011-R4b-SM-9QEIK	0.56364220332766
GTEX-1GTWX-0011-R4a-SM-C1YQI	0.489191690239709
GTEX-1GZ4I-0011-R4a-SM-9QEI9	0.418292379932433
GTEX-1H1CY-0011-R4b-SM-CJI3G	0.387165705772717
GTEX-1H1DG-0011-R4a-SM-CE6RQ	0.433492100345602
GTEX-1H1ZS-0011-R4b-SM-CKZO7	0.54381110985754
GTEX-1H23P-0011-R4b-SM-CL54R	0.439560731912668
GTEX-1H2FU-0011-R4a-SM-CL551	0.377972792700448
GTEX-1H3NZ-0011-R4a-SM-CL54T	0.585893028593676
GTEX-1H3O1-0011-R4b-SM-A9SKE	0.451078082989868
GTEX-1HB9E-0011-R4b-SM-ARZLS	0.606219265673956
GTEX-1HBPH-0011-R4a-SM-A96RX	0.466182029066192
GTEX-1HBPI-0011-R4a-SM-CJI3K	0.46679412029322
GTEX-1HCU6-0011-R4b-SM-ARU74	0.543877584967208
GTEX-1HFI6-0011-R4b-SM-A96RT	0.602933530767437
GTEX-1I1GR-0011-R4a-SM-CMKHC	0.455134063525726
GTEX-1ICLZ-0011-R4a-SM-CMKHL	0.513834936469716
GTEX-1IY9M-0011-R4a-SM-C1YQ2	0.605418935941736
GTEX-1J1OQ-0011-R4a-SM-D4P2A	0.507902344086966
GTEX-1J8EW-0011-R4b-SM-ARU89	0.381102994730018
GTEX-1J8Q2-0011-R4a-SM-ADEHA	0.427512960749601
GTEX-1JJEA-0011-R4a-SM-EXUTC	0.343033291494973
GTEX-1JMQJ-0011-R4b-SM-EXUT8	0.580777575214894
GTEX-1JN6P-0011-R4a-SM-EZ6MS	0.369305023584153
GTEX-1LSVX-0011-R4b-SM-EXURP	0.54883928691282
GTEX-1LVAO-0011-R4a-SM-EXURO	0.505299151745841
GTEX-1N2DW-0011-R4b-SM-EZ6MD	0.508286389226501
GTEX-1N2EE-0011-R4a-SM-EXOII	0.452011641129969
GTEX-N7MS-0011-R4a-SM-2HMKW	0.566137156958015
GTEX-N7MT-0011-R4a-SM-2I3G9	0.489456170144692
GTEX-NL3H-0011-R4a-SM-2I3GK	0.440250388142435
GTEX-NL4W-0011-R4a-SM-2I5GZ	0.486827451220297
GTEX-NPJ7-0011-R4a-SM-2I3GJ	0.474503390874127
GTEX-NPJ8-0011-R4a-SM-2HML3	0.457433156929868
GTEX-OHPN-0011-R4A-SM-2I5FD	0.396258573658538
GTEX-P44G-0011-R4A-SM-2I3FB	0.458519572903128
GTEX-P44H-0011-R4A-SM-2XCEW	0.495600032233985
GTEX-Q2AG-0011-R4A-SM-2HMKA	0.60930115903531
GTEX-QDT8-0011-R4A-SM-32PKM	0.541616005271945
GTEX-QMR6-0011-R4A-SM-32PKU	0.509445669890498
GTEX-QVJO-0011-R4A-SM-2S1QL	0.612559785842064
GTEX-QVUS-0011-R4A-SM-3GAE7	0.55749968903028
GTEX-R55E-0011-R4A-SM-2TC5H	0.583497192697152
GTEX-RNOR-0011-R4A-SM-3GAD3	0.571457414419379
GTEX-S7SE-0011-R4A-SM-2XCDB	0.539794405003529
GTEX-T5JC-0011-R4A-SM-32PLT	0.583521991463202
GTEX-T6MN-0011-R4A-SM-32QPG	0.515518282566853
GTEX-TSE9-0011-R4A-SM-3DB7H	0.504927165181663
GTEX-UTHO-0011-R4A-SM-3GIJP	0.481433877729841
GTEX-WHSE-0011-R4A-SM-3P5ZN	0.618561318541327
GTEX-WVLH-0011-R4A-SM-3MJFS	0.566983273303126
GTEX-WZTO-0011-R4A-SM-3NMC7	0.599512409854427
GTEX-X4EP-0011-R4B-SM-3P627	0.743856747400717
GTEX-X4XX-0011-R4B-SM-46MWL	0.482051199265096
GTEX-X585-0011-R4B-SM-46MVH	0.657229767520445
GTEX-XLM4-0011-R4B-SM-4AT5C	0.61330353753237
GTEX-Y8DK-0011-R4A-SM-EXUR1	0.39502095157236
GTEX-YFC4-0011-R4a-SM-4RGLQ	0.541853737006011
GTEX-ZAB4-0011-R4a-SM-4SOKB	0.536640331812719
GTEX-ZAK1-0011-R4a-SM-6AJBK	0.557548998050223
GTEX-ZE9C-0011-R4a-SM-4WKH6	0.357833976937495
GTEX-ZVZQ-0011-R4b-SM-57WCZ	0.50011307938684
