## Additional file 6 for "Transcriptome diversity is a systematic source of bias in RNA-sequencing data": gtex_Brain_Anterior_cingulate_cortex_BA24.txt

sample_id	transcriptome_diversity
GTEX-11DXW-0011-R3b-SM-DNZZE	0.533177595004006
GTEX-11DZ1-0011-R3a-SM-DNZYY	0.575005548446844
GTEX-11GSO-0011-R3b-SM-57WB2	0.587293340182516
GTEX-11GSP-0011-R3a-SM-9QEGF	0.438427469503593
GTEX-11UD1-0011-R3a-SM-5BC6S	0.461583657613572
GTEX-11WQC-0011-R3a-SM-DO11T	0.406880662976404
GTEX-11WQK-0011-R3b-SM-DO93K	0.465660488276433
GTEX-11ZTS-0011-R3a-SM-5BC78	0.411633930733094
GTEX-11ZVC-0011-R3a-SM-5BC6V	0.363363379300215
GTEX-12WSC-0011-R3a-SM-5P9F1	0.540877212156705
GTEX-12WSD-0011-R3b-SM-5LZWN	0.435697846098738
GTEX-12WSF-0011-R3a-SM-5DUW7	0.49003364076498
GTEX-12WSM-0011-R3b-SM-5LZWI	0.539900902154833
GTEX-12ZZW-0011-R3a-SM-5DUWW	0.383817440874876
GTEX-12ZZX-0011-R3b-SM-5EGLH	0.548070897296767
GTEX-12ZZZ-0011-R3b-SM-5DUXK	0.507319947997834
GTEX-13112-0011-R3b-SM-5HL9L	0.479789031495776
GTEX-1313W-0011-R3a-SM-5EGLI	0.545638139977184
GTEX-131XH-0011-R3b-SM-5DUWM	0.632971745002705
GTEX-131YS-0011-R3b-SM-5DUXB	0.599691176279378
GTEX-139T8-0011-R3b-SM-5HL4R	0.439494679947204
GTEX-139TT-0011-R3b-SM-5K7VL	0.566967121160585
GTEX-13CF2-0011-R3b-SM-5LZZ6	0.495265965986274
GTEX-13CIG-0011-R3b-SM-5K7XF	0.461046968815659
GTEX-13CZV-0011-R3a-SM-5KM27	0.522062742664277
GTEX-13FHO-0011-R3b-SM-5K7YA	0.522069482078973
GTEX-13FLV-0011-R3b-SM-5LZYP	0.506363723005071
GTEX-13IVO-0011-R3b-SM-5IJBJ	0.369327443965077
GTEX-13JVG-0011-R3b-SM-5LZXF	0.456403431838109
GTEX-13N1W-0011-R3a-SM-5MR5E	0.612248443948331
GTEX-13N2G-0011-R3b-SM-5MR5G	0.568446616709498
GTEX-13NYB-0011-R3b-SM-A9SM4	0.508084038441647
GTEX-13NYS-0011-R3b-SM-5MR41	0.56036973978312
GTEX-13O3O-0011-R3b-SM-5KM3R	0.523586809918167
GTEX-13O3Q-0011-R3a-SM-5P9H3	0.561134397705442
GTEX-13OVH-0011-R3a-SM-5KM49	0.51259109113759
GTEX-13OVL-0011-R3b-SM-5L3I8	0.532757983073443
GTEX-13OW5-0011-R3a-SM-5L3I5	0.519112131324961
GTEX-13OW7-0011-R3a-SM-5O9DA	0.432512876037365
GTEX-13OW8-0011-R3a-SM-5L3I4	0.506729335587098
GTEX-13PLJ-0011-R3a-SM-5O9DT	0.375251958464157
GTEX-13PVQ-0011-R3b-SM-5O9D6	0.430176190022205
GTEX-13QIC-0011-R3a-SM-5P9HT	0.529332933847651
GTEX-13RTJ-0011-R3a-SM-5PNX7	0.546361097660438
GTEX-13RTL-0011-R3a-SM-5P9JP	0.363819603253875
GTEX-13S7M-0011-R3a-SM-5PNX2	0.494981759421411
GTEX-13SLW-0011-R3b-SM-5SI6Y	0.460450377792059
GTEX-13VXU-0011-R3b-SM-5O9CU	0.564600831713166
GTEX-13X6I-0011-R3b-SM-5P9HM	0.535958954183321
GTEX-13X6J-0011-R3b-SM-5P9K5	0.555014635443067
GTEX-13X6K-0011-R3b-SM-5PNUD	0.661309391105259
GTEX-1445S-0011-R3a-SM-5P9HY	0.437851507138396
GTEX-144GL-0011-R3a-SM-5P9HP	0.525158756118654
GTEX-145LS-0011-R3a-SM-5S2VJ	0.556058551297802
GTEX-145LU-0011-R3a-SM-5P9K2	0.475472647624709
GTEX-145MG-0011-R3b-SM-5SI67	0.457867522661805
GTEX-145MH-0011-R3b-SM-5P9JQ	0.62745732234048
GTEX-1477Z-0011-R3b-SM-5PNX9	0.381428696741344
GTEX-148VJ-0011-R3b-SM-69LQJ	0.386911999921493
GTEX-14BIM-0011-R3b-SM-5S2RL	0.615339774019989
GTEX-14BIN-0011-R3b-SM-6AJBL	0.554691194896408
GTEX-14BMV-0011-R3a-SM-5ZZU7	0.475112906764874
GTEX-14C39-0011-R3b-SM-5YYA3	0.499693462478672
GTEX-14DAQ-0011-R3b-SM-5YYAJ	0.473204033891051
GTEX-14E7W-0011-R3b-SM-5YYB5	0.470122972018792
GTEX-14JG1-0011-R3a-SM-62LEC	0.547434216375036
GTEX-14JIY-0011-R3a-SM-5YYAQ	0.560069926495242
GTEX-14LLW-0011-R3b-SM-62LFW	0.501692788275419
GTEX-14LZ3-0011-R3a-SM-664NQ	0.407982891380627
GTEX-14PJM-0011-R3b-SM-5ZZV9	0.613157447084767
GTEX-14PJO-0011-R3a-SM-6AJBY	0.505233052369616
GTEX-14PN4-0011-R3b-SM-686ZU	0.598703507274162
GTEX-14PQA-0011-R3b-SM-69LQO	0.481495753707173
GTEX-15CHQ-0011-R3b-SM-686ZY	0.655092635723753
GTEX-15DCD-0011-R3b-SM-D4P1P	0.590027795787708
GTEX-15DYW-0011-R3b-SM-6LPIM	0.469767817507285
GTEX-15EO6-0011-R3b-SM-7KUDY	0.592777087511086
GTEX-15ER7-0011-R3a-SM-6LPIK	0.547107316773232
GTEX-15G19-0011-R3a-SM-6LPIG	0.421309777091971
GTEX-15SHU-0011-R3a-SM-7IGPS	0.538896613849971
GTEX-16XZZ-0011-R3a-SM-7IGLH	0.411197740551404
GTEX-16YQH-0011-R3a-SM-7EPGM	0.57861285377863
GTEX-17EVP-0011-R3a-SM-7EPI9	0.550276070722617
GTEX-17EVQ-0011-R3b-SM-7LT9B	0.376899499347587
GTEX-17F97-0011-R3b-SM-7LT9E	0.541465411356972
GTEX-17HHY-0011-R3a-SM-7EWDK	0.517630633882864
GTEX-17HII-0011-R3a-SM-7LT9D	0.489531834305753
GTEX-18A6Q-0011-R3a-SM-718A7	0.496142557992442
GTEX-1A3MX-0011-R3b-SM-79OOW	0.618147443419428
GTEX-1B8L1-0011-R3a-SM-7EPIO	0.555745991628506
GTEX-1B933-0011-R3b-SM-7P8PL	0.591250024336915
GTEX-1B996-0011-R3b-SM-9QEGY	0.539676788594129
GTEX-1BAJH-0011-R3a-SM-7IGNU	0.472513695775453
GTEX-1C6WA-0011-R3a-SM-9OSVP	0.546322426503397
GTEX-1CB4G-0011-R3a-SM-CE6QQ	0.481753612370084
GTEX-1CB4H-0011-R3b-SM-9OSVI	0.572062400283569
GTEX-1E1VI-0011-R3a-SM-9OSWH	0.444381264540267
GTEX-1EH9U-0011-R3b-SM-CL534	0.401504613884273
GTEX-1EMGI-0011-R3b-SM-CE6R9	0.593995034993934
GTEX-1EN7A-0011-R3a-SM-9OSVT	0.384517617956639
GTEX-1EU9M-0011-R3a-SM-9QEHY	0.41670934803609
GTEX-1EX96-0011-R3b-SM-ARZMH	0.568096106024544
GTEX-1F48J-0011-R3b-SM-9OSVY	0.569531546618485
GTEX-1F52S-0011-R3a-SM-CKZNI	0.498110102155756
GTEX-1F6I4-0011-R3a-SM-9QEH9	0.497969727524028
GTEX-1F75A-0011-R3b-SM-ARL8K	0.570953055750699
GTEX-1F7RK-0011-R3b-SM-9OSWJ	0.492985412397863
GTEX-1GF9W-0011-R3b-SM-CJI2S	0.494633501962993
GTEX-1GMR8-0011-R3b-SM-9QEIG	0.540540311497115
GTEX-1GN73-0011-R3b-SM-9QEIL	0.588198168296005
GTEX-1GTWX-0011-R3b-SM-CJI2Z	0.572405018519735
GTEX-1GZ2Q-0011-R3a-SM-A96RP	0.554753745997749
GTEX-1GZ4I-0011-R3b-SM-9OSWP	0.453126757507748
GTEX-1H1ZS-0011-R3b-SM-CE6RS	0.554598999415329
GTEX-1H23P-0011-R3b-SM-CL54S	0.475553054958556
GTEX-1H2FU-0011-R3b-SM-CKZP4	0.394526327491308
GTEX-1H3O1-0011-R3a-SM-ACKVD	0.561875798489241
GTEX-1H3VE-0011-R3a-SM-CE6SK	0.354055393790347
GTEX-1HB9E-0011-R3a-SM-ARL7D	0.611633257007594
GTEX-1HBPH-0011-R3a-SM-A96RY	0.457803013189829
GTEX-1HCU6-0011-R3a-SM-ARU75	0.487851754565727
GTEX-1HFI6-0011-R3b-SM-A9SKB	0.60014598637119
GTEX-1HGF4-0011-R3b-SM-CL54W	0.445794095249616
GTEX-1HR98-0011-R3b-SM-A9G1U	0.403035554195235
GTEX-1HUB1-0011-R3b-SM-CKZOX	0.475540649705389
GTEX-1I1GR-0011-R3a-SM-CM2T4	0.54011771779198
GTEX-1I1GS-0011-R3b-SM-CYPS7	0.529529501105926
GTEX-1I1GV-0011-R3a-SM-CL557	0.451614713942041
GTEX-1IDJH-0011-R3a-SM-CJI42	0.622041654459468
GTEX-1IKJJ-0011-R3b-SM-C1YRW	0.606230070083541
GTEX-1IKK5-0011-R3b-SM-C1YRY	0.477038523173889
GTEX-1J1OQ-0011-R3b-SM-D4P2B	0.549419979353796
GTEX-1J8EW-0011-R3a-SM-ARU8A	0.373492965638476
GTEX-1J8Q2-0011-R3b-SM-ACKVG	0.512395598585701
GTEX-1JJEA-0011-R3b-SM-EXUTD	0.571182474241854
GTEX-1JMOU-0011-R3a-SM-EYYXN	0.552427808520212
GTEX-1JMPZ-0011-R3a-SM-EYYWX	0.629569800486559
GTEX-1KD4Q-0011-R3b-SM-EXOID	0.468260337646762
GTEX-1LVAO-0011-R3a-SM-EXOI7	0.551646583961845
GTEX-1MCQQ-0011-R3a-SM-EXURW	0.471692815960541
GTEX-1N2EE-0011-R3b-SM-EXURY	0.573727565464974
GTEX-N7MS-0011-R3a-SM-33HC6	0.596191968764152
GTEX-N7MT-0011-R3a-SM-2I3GC	0.623617782650989
GTEX-NL3H-0011-R3a-SM-2I3GL	0.520572994167684
GTEX-NPJ8-0011-R3a-SM-2HMIW	0.633513661374016
GTEX-P44G-0011-R3A-SM-2I3FC	0.603612556713759
GTEX-P44H-0011-R3A-SM-D3L8E	0.585203291091256
GTEX-PVOW-0011-R3A-SM-32PKX	0.636547706498588
GTEX-PWO3-0011-R3A-SM-2I5EX	0.49917773660826
GTEX-Q2AG-0011-R3A-SM-2HMJ9	0.632651185939779
GTEX-QDT8-0011-R3A-SM-32PKR	0.533475900878267
GTEX-QVUS-0011-R3A-SM-3GAFD	0.649983329236954
GTEX-RNOR-0011-R3A-SM-5SI8E	0.586290064669322
GTEX-RVPV-0011-R3A-SM-2TF63	0.540434668449757
GTEX-T2IS-0011-R3A-SM-32QPB	0.608208171880487
GTEX-UTHO-0011-R3A-SM-3GIK8	0.534830838863824
GTEX-WHSE-0011-R3A-SM-3P5ZM	0.529543795456539
GTEX-WL46-0011-R3A-SM-3TW8E	0.621515994111495
GTEX-WZTO-0011-R3B-SM-3NMC6	0.658073125390756
GTEX-X4EP-0011-R3A-SM-3P626	0.687241961899518
GTEX-X4XX-0011-R3B-SM-46MWK	0.596012386913383
GTEX-X4XY-0011-R3B-SM-EXOHI	0.410231237823945
GTEX-X585-0011-R3B-SM-46MVG	0.676628102789548
GTEX-XLM4-0011-R3B-SM-4AT6E	0.63239892280552
GTEX-XMD1-0011-R3B-SM-4AT5R	0.527845537269263
GTEX-Y8DK-0011-R3A-SM-4RTW5	0.556499900872066
GTEX-YFC4-0011-R3a-SM-4RGLP	0.658098702036358
GTEX-YJ89-0011-R3b-SM-4V6EF	0.526496919192978
GTEX-Z93S-0011-R3b-SM-4RGNH	0.574959431477482
GTEX-ZAB4-0011-R3a-SM-4RGNQ	0.619118469521149
GTEX-ZDXO-0011-R3a-SM-4WKFS	0.559186346298992
GTEX-ZE9C-0011-R3a-SM-4WKGT	0.491278708161245
GTEX-ZF28-0011-R3a-SM-4WWDA	0.445529042462956
GTEX-ZUA1-0011-R3a-SM-4YCEE	0.530145203768966
GTEX-ZVT3-0011-R3b-SM-51MTJ	0.404163659991547
GTEX-ZVZQ-0011-R3a-SM-57WC7	0.499612406482483
