## Additional file 6 for "Transcriptome diversity is a systematic source of bias in RNA-sequencing data": gtex_Brain_Caudate_basal_ganglia.txt

sample_id	transcriptome_diversity
GTEX-1192X-0011-R5a-SM-DNZZA	0.590708999452752
GTEX-11DXW-0011-R5b-SM-DO11D	0.432369283579362
GTEX-11DXY-0011-R5b-SM-DNZZL	0.586741207521449
GTEX-11DYG-0011-R5a-SM-DO928	0.540186224331792
GTEX-11DZ1-0011-R5a-SM-DO11J	0.506671995010972
GTEX-11GSP-0011-R5a-SM-57WBE	0.582188626343959
GTEX-11H98-0011-R5b-SM-57WCF	0.582925144255287
GTEX-11NUK-0011-R5a-SM-DO93N	0.514388478158019
GTEX-11NV4-0011-R5a-SM-5NQ88	0.51554492432584
GTEX-11O72-0011-R5a-SM-DO922	0.468191450163349
GTEX-11OF3-0011-R5a-SM-57WB4	0.521347230033315
GTEX-11ONC-0011-R5b-SM-DO93I	0.570046162767938
GTEX-11PRG-0011-R5b-SM-DNZZS	0.545730559601448
GTEX-11TTK-0011-R5a-SM-DNZZV	0.490544349835979
GTEX-11UD1-0011-R5b-SM-5P9FP	0.411737444941316
GTEX-11WQC-0011-R5a-SM-5BC74	0.43707552338305
GTEX-12WSA-0011-R5b-SM-5GU5I	0.56949921690462
GTEX-12WSC-0011-R5b-SM-5CVNS	0.553034854861123
GTEX-12WSD-0011-R5b-SM-5CVNG	0.470295751146903
GTEX-12WSF-0011-R5a-SM-5HL8K	0.518566834467323
GTEX-12WSH-0011-R5b-SM-5P9F3	0.406844536339551
GTEX-12WSM-0011-R5a-SM-5EQ4Y	0.514045911658086
GTEX-12ZZW-0011-R5a-SM-5DUVN	0.473648436973467
GTEX-12ZZX-0011-R5a-SM-5HL89	0.453127153136401
GTEX-12ZZY-0011-R5a-SM-5EGL9	0.556144323031728
GTEX-12ZZZ-0011-R5a-SM-5EQ4M	0.558570801676646
GTEX-13112-0011-R5b-SM-5DUV8	0.398382678808937
GTEX-1313W-0011-R5b-SM-5L3EP	0.535564073310165
GTEX-131YS-0011-R5b-SM-5K7YB	0.607033111618971
GTEX-132Q8-0011-R5a-SM-5IJDM	0.606649617951016
GTEX-1399T-0011-R5b-SM-5IJDK	0.561239180019862
GTEX-139T8-0011-R5b-SM-5J1MO	0.423688258338625
GTEX-139TS-0011-R5b-SM-5J2MZ	0.434461751366016
GTEX-139TT-0011-R5b-SM-5K7W8	0.564194335524237
GTEX-139TU-0011-R5b-SM-5L3E1	0.3928709187586
GTEX-13CF2-0011-R5a-SM-5LZWS	0.381663955713492
GTEX-13CIG-0011-R5b-SM-5L3F2	0.439634039837067
GTEX-13CZV-0011-R5a-SM-5K7XA	0.501423327179309
GTEX-13FHO-0011-R5b-SM-5LZZ3	0.586988848727008
GTEX-13FHP-0011-R5b-SM-5LZY2	0.396070450275053
GTEX-13FLV-0011-R5a-SM-5LZWT	0.523319603505889
GTEX-13FLW-0011-R5a-SM-5LZX6	0.508525751268401
GTEX-13FXS-0011-R5b-SM-5LZYE	0.529201454161794
GTEX-13G51-0011-R5a-SM-5L3EB	0.621285818034627
GTEX-13JUV-0011-R5a-SM-5LZY5	0.578444742913278
GTEX-13JVG-0011-R5a-SM-5MR4O	0.519709686779406
GTEX-13N1W-0011-R5b-SM-5MR5Q	0.588656878124085
GTEX-13NYB-0011-R5a-SM-5MR45	0.531250130699655
GTEX-13NYS-0011-R5a-SM-5MR4D	0.563698508843559
GTEX-13NZA-0011-R5b-SM-5KM4K	0.349126675595079
GTEX-13O3O-0011-R5b-SM-5KM44	0.529861542711997
GTEX-13O3Q-0011-R5b-SM-5P9H4	0.600393850789005
GTEX-13OVH-0011-R5b-SM-5KM4L	0.49457167165662
GTEX-13OVJ-0011-R5a-SM-5P9H7	0.565748039531865
GTEX-13OVL-0011-R5b-SM-5L3FU	0.511306829785555
GTEX-13OW5-0011-R5b-SM-5L3FR	0.510132316140316
GTEX-13OW6-0011-R5a-SM-5O9BK	0.570984269269268
GTEX-13OW7-0011-R5b-SM-5O9DM	0.493058553290874
GTEX-13OW8-0011-R5b-SM-5L3FQ	0.522199101028907
GTEX-13PL6-0011-R5b-SM-5O9BI	0.405242472295132
GTEX-13PLJ-0011-R5a-SM-5O9BG	0.422564833163432
GTEX-13PVQ-0011-R5b-SM-5O9DI	0.433299724835465
GTEX-13RTJ-0011-R5a-SM-5P9HR	0.567182943806459
GTEX-13S7M-0011-R5b-SM-5P9HS	0.494265453652083
GTEX-13SLW-0011-R5b-SM-5SI6Z	0.530535881620504
GTEX-13SLX-0011-R5a-SM-5O9BV	0.544710396973038
GTEX-13VXU-0011-R5a-SM-5O9D7	0.521328587620539
GTEX-13X6I-0011-R5a-SM-5PNWW	0.581162763505066
GTEX-13X6J-0011-R5b-SM-5PNWT	0.514682997044998
GTEX-13X6K-0011-R5b-SM-5PNUE	0.574497267539153
GTEX-1445S-0011-R5a-SM-5PNUS	0.447715717560126
GTEX-144GL-0011-R5b-SM-5PNUJ	0.412329386318113
GTEX-144GO-0011-R5a-SM-5PNUR	0.498988114015244
GTEX-145LS-0011-R5a-SM-5SI65	0.551575374636555
GTEX-145MG-0011-R5b-SM-5S2VU	0.356052365232531
GTEX-145MH-0011-R5a-SM-5P9JT	0.561226158850716
GTEX-14753-0011-R5a-SM-5S2VW	0.329363941902057
GTEX-1477Z-0011-R5b-SM-5PNUO	0.380229622481102
GTEX-14ABY-0011-R5b-SM-5SI7B	0.522188848508174
GTEX-14ASI-0011-R5b-SM-6EU2M	0.435872589946787
GTEX-14BIM-0011-R5b-SM-5S2RM	0.581345872853266
GTEX-14BIN-0011-R5b-SM-5SI78	0.437283290061235
GTEX-14BMV-0011-R5b-SM-62LFT	0.527977209469305
GTEX-14C39-0011-R5b-SM-5ZZV1	0.491453931775778
GTEX-14DAQ-0011-R5b-SM-5YYAK	0.486757712468357
GTEX-14E6D-0011-R5b-SM-69LQR	0.472221109296364
GTEX-14JG1-0011-R5a-SM-62LED	0.533903910058549
GTEX-14JIY-0011-R5b-SM-62LE7	0.597459545267949
GTEX-14LLW-0011-R5b-SM-5ZZU6	0.559315654046955
GTEX-14LZ3-0011-R5b-SM-5ZZV8	0.417449183929963
GTEX-14PJO-0011-R5a-SM-6AJBZ	0.546534781992184
GTEX-14PN4-0011-R5a-SM-686ZV	0.579739149695263
GTEX-14PQA-0011-R5b-SM-6AJC2	0.529875629912744
GTEX-15CHQ-0011-R5b-SM-6AJAN	0.678900050980181
GTEX-15DCD-0011-R5a-SM-CXZKZ	0.542282264742099
GTEX-15DYW-0011-R5a-SM-6M46W	0.549996298941389
GTEX-15EO6-0011-R5b-SM-7KUDZ	0.611234796161955
GTEX-15ER7-0011-R5b-SM-6M46T	0.592393842647405
GTEX-15G19-0011-R5b-SM-6M46P	0.586318656129211
GTEX-15SHU-0011-R5a-SM-7938Q	0.618123722950211
GTEX-16NPV-0011-R5a-SM-7EPGK	0.46064321778854
GTEX-16YQH-0011-R5b-SM-7938U	0.661279670251391
GTEX-16Z82-0011-R5a-SM-7EPGB	0.392618578939682
GTEX-17EVP-0011-R5b-SM-7DHKW	0.552196930094216
GTEX-17EVQ-0011-R5a-SM-7LT92	0.394852921512832
GTEX-17F97-0011-R5a-SM-7LG4Z	0.535862743754341
GTEX-17HG3-0011-R5a-SM-7DUEW	0.517913420627434
GTEX-17HHY-0011-R5b-SM-79OMZ	0.454896460841378
GTEX-17HII-0011-R5a-SM-7LG51	0.566582720512262
GTEX-17MF6-0011-R5a-SM-731BA	0.391731794004302
GTEX-183WM-0011-R5a-SM-718A4	0.397172295239058
GTEX-18464-0011-R5b-SM-718A6	0.601972521223581
GTEX-18465-0011-R5a-SM-72D5J	0.435446493356134
GTEX-1A3MX-0011-R5a-SM-79OM5	0.571534007527428
GTEX-1A8G6-0011-R5b-SM-7IGQG	0.438810124640993
GTEX-1AX9I-0011-R5b-SM-793DI	0.61971955745276
GTEX-1B8L1-0011-R5a-SM-7DHN5	0.54712418707235
GTEX-1B8SF-0011-R5a-SM-79OOO	0.44792884900868
GTEX-1B933-0011-R5b-SM-7P8SA	0.567825144194915
GTEX-1B996-0011-R5a-SM-7P8PN	0.565471113456066
GTEX-1C6VR-0011-R5a-SM-9QEH1	0.374747169114197
GTEX-1C6VS-0011-R5a-SM-7MXU9	0.395819680294747
GTEX-1C6WA-0011-R5a-SM-9WG5X	0.49620129034578
GTEX-1CAV2-0011-R5b-SM-9QEH4	0.354986131863124
GTEX-1CB4G-0011-R5a-SM-CKZNM	0.540199930625252
GTEX-1CB4H-0011-R5b-SM-9QEGN	0.496200662020086
GTEX-1E1VI-0011-R5b-SM-9WG5V	0.356019096174603
GTEX-1E2YA-0011-R5a-SM-9QEGT	0.410751906036889
GTEX-1EH9U-0011-R5a-SM-CJI2K	0.368802858959182
GTEX-1EKGG-0011-R5a-SM-9OSVQ	0.428757874817631
GTEX-1EMGI-0011-R5a-SM-CJI2E	0.608218180239728
GTEX-1EN7A-0011-R5a-SM-9QEH6	0.355535090451824
GTEX-1EX96-0011-R5a-SM-ARU83	0.553346036191259
GTEX-1F48J-0011-R5b-SM-9OSVZ	0.512248796266787
GTEX-1F52S-0011-R5a-SM-CJI22	0.468291239910719
GTEX-1F6I4-0011-R5b-SM-9QEHA	0.450081961103952
GTEX-1F6IF-0011-R5b-SM-CM2RH	0.583357060405686
GTEX-1F75A-0011-R5a-SM-ARZMJ	0.551375008443597
GTEX-1F75B-0011-R5a-SM-9QEHC	0.583847453420049
GTEX-1F75W-0011-R5b-SM-9QEGV	0.489075978229374
GTEX-1F7RK-0011-R5b-SM-9WG5S	0.56231970376479
GTEX-1GF9V-0011-R5a-SM-9QEI8	0.420387681993327
GTEX-1GF9W-0011-R5a-SM-CKZO4	0.526010908448712
GTEX-1GMR8-0011-R5b-SM-9QEIH	0.480881490909609
GTEX-1GMRU-0011-R5a-SM-CKZNS	0.442089492454693
GTEX-1GN1U-0011-R5a-SM-9QEIS	0.645510007035276
GTEX-1GN2E-0011-R5b-SM-CJI2M	0.429300646615174
GTEX-1GN73-0011-R5a-SM-9QEIM	0.610536734679121
GTEX-1GPI6-0011-R5a-SM-CJI2W	0.373331355944062
GTEX-1GTWX-0011-R5b-SM-CKZO6	0.587051786862414
GTEX-1GZ2Q-0011-R5a-SM-A96RQ	0.550904269532025
GTEX-1GZ4I-0011-R5a-SM-9OSWQ	0.494540412107648
GTEX-1H1CY-0011-R5a-SM-CM2SN	0.495769145369685
GTEX-1H1DG-0011-R5b-SM-CJI33	0.572372336353582
GTEX-1H1ZS-0011-R5b-SM-CL53L	0.578963049793956
GTEX-1H23P-0011-R5a-SM-CKZOI	0.478691095377484
GTEX-1H2FU-0011-R5b-SM-CL552	0.523138693059941
GTEX-1H3NZ-0011-R5a-SM-CM2SP	0.578679403471198
GTEX-1H3O1-0011-R5b-SM-ADEH8	0.577119759367431
GTEX-1H3VE-0011-R5a-SM-CKZOU	0.592874027102734
GTEX-1HB9E-0011-R5b-SM-ARU78	0.611443661200189
GTEX-1HBPH-0011-R5b-SM-A9G1R	0.405461703572349
GTEX-1HBPI-0011-R5a-SM-CKZOW	0.530303934403537
GTEX-1HCU6-0011-R5a-SM-ARU76	0.399382490141177
GTEX-1HCVE-0011-R5b-SM-CKZP7	0.574171859274752
GTEX-1HFI6-0011-R5a-SM-A9G1J	0.552444545992077
GTEX-1HGF4-0011-R5b-SM-CM2ST	0.527989999776191
GTEX-1HR98-0011-R5a-SM-A9G1V	0.427844111195444
GTEX-1HR9M-0011-R5a-SM-ARU72	0.372751402260597
GTEX-1HSKV-0011-R5b-SM-ARZLN	0.486395938918522
GTEX-1HT8W-0011-R5b-SM-CJI3P	0.512236621174727
GTEX-1HUB1-0011-R5a-SM-CKZOY	0.45720558348798
GTEX-1I19N-0011-R5b-SM-ARU6X	0.563968262900879
GTEX-1I1GQ-0011-R5a-SM-CMKHJ	0.526626838716476
GTEX-1I1GR-0011-R5a-SM-CMKHD	0.503480991617939
GTEX-1I1GS-0011-R5a-SM-CKZPC	0.580359085003672
GTEX-1I1GV-0011-R5b-SM-CKZPD	0.42718993616209
GTEX-1I1HK-0011-R5b-SM-ARU6S	0.446545084448971
GTEX-1IDJH-0011-R5a-SM-CE6SR	0.577183242208815
GTEX-1IGQW-0011-R5b-SM-CJI44	0.470886755324688
GTEX-1IKJJ-0011-R5b-SM-CE6SL	0.564751563205436
GTEX-1IKK5-0011-R5b-SM-CL55B	0.558153457786172
GTEX-1IKOH-0011-R5a-SM-ARU8C	0.440602157613951
GTEX-1IL2U-0011-R5a-SM-CE6SN	0.364511270371453
GTEX-1IL2V-0011-R5a-SM-ARL78	0.487101707221604
GTEX-1IY9M-0011-R5a-SM-A9SLX	0.604800794808629
GTEX-1J1OQ-0011-R5a-SM-D3L8K	0.598105538517413
GTEX-1J8EW-0011-R5b-SM-ARU8B	0.379049035720871
GTEX-1J8JJ-0011-R5a-SM-D4P2G	0.331672380279177
GTEX-1J8Q2-0011-R5b-SM-A9SKH	0.528612272235386
GTEX-1JMPZ-0011-R5b-SM-EYYWY	0.601730460589397
GTEX-1JMQJ-0011-R5a-SM-EYYXO	0.548140412494985
GTEX-1LG7Y-0011-R5a-SM-EZ6MU	0.57123793034834
GTEX-1N2DW-0011-R5a-SM-EYYX3	0.472242125629507
GTEX-1R9K4-0011-R5b-SM-EZ6N8	0.577357640180182
GTEX-1R9PO-0011-R5a-SM-EZ6NA	0.643486162369654
GTEX-1RNSC-0011-R5a-SM-EZ6N5	0.365392273053794
GTEX-N7MS-0011-R5a-SM-2HMK8	0.577634583166512
GTEX-N7MT-0011-R5a-SM-2I3G6	0.592672289640534
GTEX-NL3H-0011-R5a-SM-2I3GB	0.47653268963248
GTEX-NL4W-0011-R5a-SM-2I3GD	0.512063397731732
GTEX-NPJ7-0011-R5a-SM-33HBK	0.438360606473821
GTEX-NPJ8-0011-R5a-SM-2HMJY	0.5397223364577
GTEX-OXRN-0011-R5A-SM-2I5EF	0.41863150525644
GTEX-OXRO-0011-R5A-SM-2I5EG	0.342917983526889
GTEX-P44G-0011-R5A-SM-2I3FA	0.508753208364297
GTEX-P44H-0011-R5A-SM-2XCEX	0.595080441202893
GTEX-PVOW-0011-R5A-SM-32PL7	0.570496166373388
GTEX-PWO3-0011-R5A-SM-2I5EZ	0.467147312698454
GTEX-Q2AG-0011-R5A-SM-2HMJH	0.590557047948196
GTEX-QDT8-0011-R5A-SM-32PKN	0.459712143294456
GTEX-QMR6-0011-R5A-SM-32PKT	0.500439532060071
GTEX-QVJO-0011-R5A-SM-2S1QM	0.63016636432869
GTEX-R55E-0011-R5A-SM-2TC5N	0.548445742938426
GTEX-RNOR-0011-R5A-SM-2TF4J	0.643269957208655
GTEX-RU72-0011-R5A-SM-2TF6U	0.527111982097493
GTEX-RVPV-0011-R5A-SM-2TF69	0.503025751626629
GTEX-S7PM-0011-R5A-SM-3NM8G	0.383280740341718
GTEX-S7SE-0011-R5A-SM-2XCDA	0.555911872379072
GTEX-T2IS-0011-R5A-SM-32QP4	0.58710512211728
GTEX-T5JC-0011-R5A-SM-32PLK	0.52187678778728
GTEX-T6MN-0011-R5A-SM-32QPD	0.612819103344668
GTEX-TSE9-0011-R5A-SM-3DB7J	0.493489794027633
GTEX-UTHO-0011-R5A-SM-3GIJD	0.551294304628402
GTEX-WL46-0011-R5A-SM-3LK6V	0.566044059250282
GTEX-WVLH-0011-R5A-SM-3MJFW	0.575324382090187
GTEX-WWYW-0011-R5A-SM-3NB3E	0.636554036544342
GTEX-WZTO-0011-R5B-SM-3NMC5	0.561595276258733
GTEX-X261-0011-R5A-SM-3NMB4	0.455567530308669
GTEX-X4XX-0011-R5A-SM-46MWN	0.588960110395205
GTEX-X585-0011-R5A-SM-46MVI	0.657310942298395
GTEX-XMD1-0011-R5A-SM-4AT47	0.592240012575541
GTEX-Y8DK-0011-R5B-SM-4RTW6	0.528126743821941
GTEX-YFC4-0011-R5a-SM-4RGLR	0.47916532900381
GTEX-YJ89-0011-R5a-SM-4V6GM	0.405496999384487
GTEX-Z93S-0011-R5b-SM-4RGNI	0.499404574685839
GTEX-ZAB4-0011-R5a-SM-4SOKC	0.606455870914725
GTEX-ZDXO-0011-R5a-SM-4WKG5	0.485456103562638
GTEX-ZE7O-0011-R5a-SM-57WBO	0.493832295905278
GTEX-ZE9C-0011-R5a-SM-5EGLO	0.498519053226249
GTEX-ZF28-0011-R5a-SM-4WWCZ	0.462112020480321
GTEX-ZUA1-0011-R5b-SM-51MTG	0.553456747140729
GTEX-ZV68-0011-R5a-SM-4YCDW	0.413563626102511
GTEX-ZVT3-0011-R5a-SM-51MSI	0.415725032185713
GTEX-ZVZQ-0011-R5b-SM-57WDC	0.46096516588364
GTEX-ZXG5-0011-R5b-SM-57WBN	0.459626951574267
