## Additional file 6 for "Transcriptome diversity is a systematic source of bias in RNA-sequencing data": gtex_Brain_Cerebellar_Hemisphere.txt

sample_id	transcriptome_diversity
GTEX-11DXY-0011-R11a-SM-DNZZN	0.734691164327149
GTEX-11DYG-0011-R11a-SM-DNZZP	0.758551246268431
GTEX-11DZ1-0011-R11b-SM-DO11W	0.681287193323108
GTEX-11EI6-0011-R11a-SM-DO11V	0.51487619446081
GTEX-11EMC-0011-R11b-SM-DNZZK	0.590908739058718
GTEX-11GSP-0011-R11b-SM-5NQ7V	0.715473039238327
GTEX-11H98-0011-R11b-SM-5NQ6U	0.74113485335541
GTEX-11OF3-0011-R11a-SM-57WCR	0.724483009641023
GTEX-11PRG-0011-R11b-SM-DNZZY	0.717369488046959
GTEX-11TTK-0011-R11b-SM-DO112	0.677024628482548
GTEX-11WQC-0011-R11b-SM-57WD6	0.57028674944695
GTEX-11ZTS-0011-R11a-SM-DO113	0.634609799269952
GTEX-11ZUS-0011-R11b-SM-5BC7B	0.714657423864654
GTEX-12126-0011-R11a-SM-5BC6X	0.712528009917509
GTEX-12WSC-0011-R11a-SM-5GU5J	0.697046486011916
GTEX-12WSD-0011-R11a-SM-9OSVC	0.605090801212105
GTEX-12WSE-0011-R11b-SM-5P9JW	0.746467219304825
GTEX-12WSF-0011-R11a-SM-5LZVT	0.6321273515773
GTEX-12WSH-0011-R11a-SM-5LZVM	0.672932330583393
GTEX-12WSI-0011-R11b-SM-5P9EZ	0.737572885722775
GTEX-12WSM-0011-R11a-SM-5DUX8	0.71745653573806
GTEX-12ZZX-0011-R11a-SM-5DUVJ	0.740173452959949
GTEX-12ZZZ-0011-R11a-SM-5EGLC	0.702073257149142
GTEX-1313W-0011-R11a-SM-5DUXN	0.708469000537316
GTEX-131XH-0011-R11a-SM-5EGLN	0.764300068609622
GTEX-131XW-0011-R11a-SM-5DUV9	0.395350227573821
GTEX-131YS-0011-R11b-SM-5EGLM	0.746883986279614
GTEX-132Q8-0011-R11b-SM-5DUW9	0.628929207744773
GTEX-1399T-0011-R11a-SM-5J2O1	0.71353787732673
GTEX-139TT-0011-R11b-SM-5LZV1	0.733592987716145
GTEX-139UW-0011-R11a-SM-5IJGN	0.410896044123075
GTEX-13CF2-0011-R11b-SM-5LZXO	0.675310658147053
GTEX-13CZV-0011-R11b-SM-5N9FN	0.479158521792758
GTEX-13FHO-0011-R11b-SM-5LZYQ	0.728424887419057
GTEX-13FHP-0011-R11b-SM-5LZXP	0.649013338142219
GTEX-13FLV-0011-R11a-SM-5LZZ7	0.708726492986402
GTEX-13FTY-0011-R11a-SM-5IJEA	0.621101690683131
GTEX-13FXS-0011-R11a-SM-5L3DM	0.716255842311121
GTEX-13G51-0011-R11b-SM-5J2NE	0.733351145330428
GTEX-13JUV-0011-R11a-SM-5LZYH	0.701191880931558
GTEX-13JVG-0011-R11a-SM-5KM53	0.655245520492104
GTEX-13N2G-0011-R11a-SM-5MR3F	0.713747384307168
GTEX-13NYB-0011-R11a-SM-5KM3Q	0.713197178118021
GTEX-13NYS-0011-R11b-SM-5MR4P	0.728934799631282
GTEX-13NZA-0011-R11b-SM-5KM4W	0.56125868634819
GTEX-13O3O-0011-R11b-SM-5KM4G	0.694711568371186
GTEX-13O3Q-0011-R11b-SM-5KM2W	0.742556952578365
GTEX-13OVH-0011-R11b-SM-5KM4X	0.740633743251415
GTEX-13OVJ-0011-R11a-SM-5P9H8	0.727321350641636
GTEX-13OVL-0011-R11b-SM-5L3G7	0.706334584810011
GTEX-13OW5-0011-R11b-SM-5L3GG	0.715697883375075
GTEX-13OW6-0011-R11a-SM-5L3H2	0.768387123858874
GTEX-13OW7-0011-R11a-SM-5O9DY	0.674857574563385
GTEX-13OW8-0011-R11a-SM-5L3GT	0.602871338798214
GTEX-13PLJ-0011-R11b-SM-5O9BS	0.475390042531641
GTEX-13PVQ-0011-R11a-SM-5O9DU	0.524572046681163
GTEX-13QIC-0011-R11b-SM-5O9BU	0.569350306381075
GTEX-13RTJ-0011-R11a-SM-5O9CK	0.674131835071418
GTEX-13S7M-0011-R11b-SM-5P9HU	0.689462970256173
GTEX-13SLW-0011-R11a-SM-5SI8Q	0.683849804228118
GTEX-13SLX-0011-R11b-SM-5O9C8	0.73525674772026
GTEX-13VXU-0011-R11b-SM-5O9DJ	0.729205898847929
GTEX-13X6I-0011-R11a-SM-5P9HN	0.653858877410614
GTEX-13X6J-0011-R11a-SM-5P9HE	0.689798307602569
GTEX-13X6K-0011-R11a-SM-5P9F5	0.738098857295938
GTEX-144GL-0011-R11b-SM-5P9F6	0.699796324051376
GTEX-145LU-0011-R11b-SM-5P9JX	0.669585283086022
GTEX-145MH-0011-R11a-SM-5P9HQ	0.721783994988662
GTEX-145MI-0011-R11a-SM-5P9JZ	0.554480974524529
GTEX-14ABY-0011-R11a-SM-5SI7C	0.73688894647096
GTEX-14ASI-0011-R11b-SM-6AJBJ	0.677074249758645
GTEX-14BIM-0011-R11b-SM-5S2RN	0.678618535631732
GTEX-14BIN-0011-R11a-SM-5SI79	0.602776597467865
GTEX-14C39-0011-R11b-SM-5YYAF	0.466603069552748
GTEX-14C5O-0011-R11b-SM-6872H	0.700787634321822
GTEX-14DAQ-0011-R11a-SM-664NO	0.724999508363481
GTEX-14E6D-0011-R11b-SM-664NP	0.678097065434368
GTEX-14E7W-0011-R11a-SM-5ZZVA	0.612997353579152
GTEX-14PN4-0011-R11a-SM-686ZW	0.709147233820064
GTEX-15CHQ-0011-R11b-SM-686ZZ	0.743729447339815
GTEX-15DCD-0011-R11a-SM-D4P1R	0.678473607138909
GTEX-15DYW-0011-R11a-SM-6LPIT	0.692939460579552
GTEX-15EO6-0011-R11b-SM-6M47M	0.740491190499649
GTEX-15ER7-0011-R11a-SM-6LPIL	0.748900494620402
GTEX-15G19-0011-R11b-SM-6LPIH	0.700896424159751
GTEX-16GPK-0011-R11b-SM-7MKFF	0.608253201690561
GTEX-16NPV-0011-R11a-SM-7IGMK	0.430069646716108
GTEX-16XZZ-0011-R11a-SM-7EPI3	0.492925482227363
GTEX-16YQH-0011-R11b-SM-7LT98	0.73180962282997
GTEX-16Z82-0011-R11a-SM-79OKJ	0.499675766888297
GTEX-17EVP-0011-R11a-SM-7EWDL	0.700615598715648
GTEX-17EVQ-0011-R11a-SM-7LT9C	0.526798083490057
GTEX-17F97-0011-R11b-SM-7KFRQ	0.741192837221896
GTEX-17HG3-0011-R11b-SM-7KFT4	0.742148447381365
GTEX-17HII-0011-R11b-SM-7KFSX	0.726502202099013
GTEX-17JCI-0011-R11a-SM-7189Y	0.617043439658737
GTEX-183WM-0011-R11a-SM-718A5	0.559279700582754
GTEX-18464-0011-R11a-SM-72D76	0.725522160445685
GTEX-18465-0011-R11a-SM-72D78	0.75613599203958
GTEX-18A6Q-0011-R11a-SM-72D6H	0.653233972765907
GTEX-1A3MX-0011-R11b-SM-7DUGP	0.693189745281137
GTEX-1AX9I-0011-R11b-SM-7DHN4	0.721142663737325
GTEX-1B8L1-0011-R11b-SM-793DJ	0.744889628673114
GTEX-1B8SF-0011-R11a-SM-79OOP	0.693894683232107
GTEX-1B8SG-0011-R11a-SM-7P8PF	0.489268940221802
GTEX-1B933-0011-R11a-SM-7P8PM	0.689977656115898
GTEX-1BAJH-0011-R11b-SM-7IGLM	0.573870056914855
GTEX-1C64N-0011-R11b-SM-7P8Q6	0.568355145091855
GTEX-1CAV2-0011-R11a-SM-ARU8D	0.405089250708231
GTEX-1CB4G-0011-R11a-SM-9OSWG	0.711661994622265
GTEX-1E1VI-0011-R11a-SM-9OSWI	0.593593188753172
GTEX-1EKGG-0011-R11a-SM-9QEHZ	0.634152233464491
GTEX-1EMGI-0011-R11b-SM-9OSWX	0.725058345730759
GTEX-1F48J-0011-R11b-SM-9OSWV	0.672499860155076
GTEX-1F52S-0011-R11a-SM-CJI23	0.676303534596129
GTEX-1F6I4-0011-R11b-SM-9OSWS	0.720838901049398
GTEX-1F75A-0011-R11a-SM-AHZ35	0.689776054430059
GTEX-1F75W-0011-R11b-SM-AHZ34	0.622085838369462
GTEX-1F7RK-0011-R11b-SM-9QEI2	0.731518844061856
GTEX-1GF9W-0011-R11b-SM-9OSXG	0.634849759596348
GTEX-1GMR8-0011-R11b-SM-9OSX2	0.656140823122688
GTEX-1GMRU-0011-R11b-SM-C1YQ4	0.607533512066406
GTEX-1GN73-0011-R11b-SM-9OSX4	0.717530851717367
GTEX-1GTWX-0011-R11b-SM-C1YQJ	0.651734389887184
GTEX-1GZ4I-0011-R11b-SM-9OSWR	0.677704843119621
GTEX-1GZHY-0011-R11a-SM-C1YRQ	0.52722900851733
GTEX-1H1CY-0011-R11a-SM-C1YQR	0.726764743128745
GTEX-1H1DG-0011-R11a-SM-C1YQK	0.66096163376273
GTEX-1H1ZS-0011-R11a-SM-C1YQM	0.733955296707469
GTEX-1H3NZ-0011-R11b-SM-CE6SF	0.680592289834061
GTEX-1H3O1-0011-R11a-SM-A96RV	0.649247251527054
GTEX-1H3VE-0011-R11b-SM-C1YRP	0.695089350363816
GTEX-1H4P4-0011-R11b-SM-CE6S8	0.58687675142422
GTEX-1HB9E-0011-R11b-SM-ARU79	0.725488420594461
GTEX-1HBPI-0011-R11b-SM-CE6SH	0.718975798577676
GTEX-1HCU6-0011-R11b-SM-AHZ2F	0.619960693786931
GTEX-1HFI6-0011-R11b-SM-A96RU	0.748333218465462
GTEX-1HGF4-0011-R11a-SM-C1YRR	0.698615114714289
GTEX-1HSKV-0011-R11b-SM-AHZ2E	0.704247558788244
GTEX-1HUB1-0011-R11b-SM-CE6SC	0.488376888426832
GTEX-1I19N-0011-R11b-SM-ARU6Y	0.635526062394867
GTEX-1I1GQ-0011-R11b-SM-CKZPA	0.696768557459035
GTEX-1I1GR-0011-R11a-SM-CM2T5	0.727030046515876
GTEX-1I1GS-0011-R11a-SM-C1YRU	0.757327708797881
GTEX-1I1GV-0011-R11a-SM-CJI3Z	0.694296506022135
GTEX-1I1HK-0011-R11a-SM-B2LVN	0.637509712446966
GTEX-1ICLZ-0011-R11a-SM-CJI3N	0.723306845432761
GTEX-1IDJH-0011-R11b-SM-C1YRT	0.742885764600194
GTEX-1IGQW-0011-R11a-SM-C1YRV	0.680529869498503
GTEX-1IKK5-0011-R11a-SM-C1YRX	0.726171790579982
GTEX-1IKOH-0011-R11a-SM-AHZ38	0.572453894168945
GTEX-1IL2U-0011-R11a-SM-CE6SO	0.632235643815828
GTEX-1IL2V-0011-R11a-SM-ARU6T	0.670840925781629
GTEX-1IOXB-0011-R11a-SM-A9G1X	0.431971615541227
GTEX-1IY9M-0011-R11b-SM-A96TI	0.710589569215465
GTEX-1J1OQ-0011-R11a-SM-A96S3	0.689816438985105
GTEX-1J8EW-0011-R11a-SM-AHZ37	0.623563480261077
GTEX-1J8Q2-0011-R11a-SM-A9SKI	0.44840371638096
GTEX-1JJ6O-0011-R11b-SM-EXUS2	0.611749095717357
GTEX-1JJEA-0011-R11a-SM-EXUTE	0.623716465013474
GTEX-1JMOU-0011-R11b-SM-EXUTA	0.580801747939154
GTEX-1JMQJ-0011-R11a-SM-EXOJY	0.753938698624974
GTEX-1KD4Q-0011-R11b-SM-EXOIE	0.704233423755676
GTEX-1LG7Y-0011-R11a-SM-EXOIH	0.750150017608501
GTEX-1LKK1-0011-R11a-SM-EXOIG	0.417448408206126
GTEX-1LSVX-0011-R11b-SM-EXOIA	0.694534771460993
GTEX-1LVAO-0011-R11b-SM-EXOI8	0.625679221410901
GTEX-1M4P7-0011-R11b-SM-EXOIK	0.580392133290398
GTEX-1N2DW-0011-R11b-SM-EXOIL	0.684512723624353
GTEX-1N2EE-0011-R11b-SM-EXOIJ	0.732101021956536
GTEX-1R9K4-0011-R11a-SM-EZ6N9	0.604078841387497
GTEX-1R9PO-0011-R11b-SM-EZ6NB	0.711575404638772
GTEX-N7MS-0011-R11A-SM-2HMJS	0.730231898138157
GTEX-N7MT-0011-R11A-SM-2I3DZ	0.541619289783417
GTEX-NL3H-0011-R11A-SM-2I3E6	0.737062541114832
GTEX-NL4W-0011-R11A-SM-2I3DW	0.658874777545943
GTEX-NPJ7-0011-R11A-SM-2I3E8	0.64847521420119
GTEX-NPJ8-0011-R11A-SM-2YUMS	0.718099584925068
GTEX-OHPN-0011-R11A-SM-2I5FM	0.444637565616256
GTEX-P44G-0011-R11A-SM-2I3FD	0.69673379233077
GTEX-P44H-0011-R11A-SM-2XCER	0.751730168911535
GTEX-Q2AG-0011-R11A-SM-2HMKZ	0.7575845551536
GTEX-QDT8-0011-R11A-SM-32PKD	0.739332938314936
GTEX-QMR6-0011-R11A-SM-32PKK	0.674498244354333
GTEX-R55E-0011-R11A-SM-2TC6I	0.744513185563252
GTEX-RU72-0011-R11A-SM-CM2U1	0.666518606586914
GTEX-RVPV-0011-R11A-SM-2TF6F	0.663515531038686
GTEX-S7SE-0011-R11A-SM-2XCDD	0.720749174456432
GTEX-T2IS-0011-R11A-SM-32QPC	0.731068962871735
GTEX-T5JC-0011-R11A-SM-32PMB	0.749939223481751
GTEX-T6MN-0011-R11A-SM-32QOX	0.784635389989894
GTEX-TSE9-0011-R11A-SM-3DB7N	0.655811070639299
GTEX-UTHO-0011-R11A-SM-3GIJE	0.659602935618608
GTEX-WHSE-0011-R11A-SM-3P5YY	0.640960378220171
GTEX-WL46-0011-R11A-SM-3MJFT	0.733112871486554
GTEX-WVLH-0011-R11A-SM-3MJFO	0.779476579780538
GTEX-WWYW-0011-R11A-SM-3NB38	0.741648832038768
GTEX-WZTO-0011-R11A-SM-4E3K9	0.721945206054462
GTEX-X261-0011-R11A-SM-4E3JY	0.678763455929861
GTEX-X4EP-0011-R11B-SM-4QASK	0.801179894015586
GTEX-X4XX-0011-R11A-SM-46MWQ	0.74604389935211
GTEX-X585-0011-R11B-SM-46MUZ	0.820873165790616
GTEX-XMD1-0011-R11A-SM-4AT5J	0.655265014036799
GTEX-Y8DK-0011-R11A-SM-4SOK2	0.721894022233156
GTEX-YFC4-0011-R11a-SM-4SOK6	0.73872380101139
GTEX-YJ89-0011-R11a-SM-4SOKA	0.701828544922839
GTEX-Z93S-0011-R11a-SM-4RGNN	0.7125379970601
GTEX-ZAB4-0011-R11a-SM-4SOKI	0.72639617583197
GTEX-ZDXO-0011-R11a-SM-4WWD9	0.69784653856053
GTEX-ZE7O-0011-R11a-SM-57WBC	0.619023493308205
GTEX-ZE9C-0011-R11a-SM-4WKGG	0.539848917693201
GTEX-ZF28-0011-R11a-SM-4WWEI	0.422753847995558
GTEX-ZUA1-0011-R11b-SM-51MTI	0.687189720812784
GTEX-ZVT3-0011-R11b-SM-57WBI	0.579254041306163
GTEX-ZVZQ-0011-R11a-SM-51MS6	0.650780478081737
