## Additional file 6 for "Transcriptome diversity is a systematic source of bias in RNA-sequencing data": gtex_Brain_Cerebellum.txt

sample_id	transcriptome_diversity
GTEX-111FC-3326-SM-5GZYV	0.665818010900453
GTEX-1128S-2826-SM-5N9DI	0.616897536762164
GTEX-117XS-3126-SM-5GIDP	0.682277423798754
GTEX-1192X-3226-SM-5987D	0.702008972774635
GTEX-11DXW-1026-SM-5H11K	0.665207385742306
GTEX-11DXY-3126-SM-5N9BT	0.685221757101354
GTEX-11DYG-2926-SM-5H132	0.685987808731291
GTEX-11DZ1-2926-SM-5A5KI	0.667089278989461
GTEX-11EI6-2926-SM-5985U	0.5278553144685
GTEX-11EMC-3326-SM-5P9JH	0.630834653309562
GTEX-11GSO-3026-SM-5Q5AL	0.680503839549655
GTEX-11GSP-3126-SM-5A5LL	0.682478523736622
GTEX-11NUK-3026-SM-5986K	0.682264522450682
GTEX-11NV4-2226-SM-5BC4T	0.719018295531097
GTEX-11O72-2826-SM-5HL6W	0.719823951060104
GTEX-11OC5-0626-SM-5HL6M	0.675592811562003
GTEX-11ONC-3026-SM-5985W	0.63269147342085
GTEX-11PRG-2826-SM-5BC54	0.689349461712268
GTEX-11TTK-2826-SM-5GU5K	0.616860129067269
GTEX-11ZTS-3226-SM-5EGID	0.578875816228503
GTEX-11ZUS-2826-SM-5EQKW	0.698256438010101
GTEX-11ZVC-3026-SM-59HJM	0.564072833262948
GTEX-12126-0926-SM-5FQTW	0.695582713028455
GTEX-1269C-3126-SM-5EGI6	0.489986754682875
GTEX-12WSC-2926-SM-5BC5Z	0.679284468098622
GTEX-12WSD-3026-SM-5LZU7	0.660161991832025
GTEX-12WSE-2926-SM-5RQJ9	0.716829919897393
GTEX-12WSH-3126-SM-5LZW8	0.682168528522714
GTEX-12WSM-2126-SM-5GCOC	0.660147266343934
GTEX-12ZZX-2826-SM-5BC6K	0.715197719252988
GTEX-12ZZY-2926-SM-5DUXO	0.716938860783764
GTEX-12ZZZ-3126-SM-5LZU6	0.674116561514689
GTEX-13112-2926-SM-5DUWT	0.682415838521847
GTEX-1313W-3026-SM-5LZUZ	0.702871969433614
GTEX-131XH-2926-SM-5LZU4	0.730976007280907
GTEX-131YS-3026-SM-5EGHY	0.666259213548981
GTEX-132Q8-2926-SM-5IFFP	0.646480261523978
GTEX-1399T-3126-SM-5IJFS	0.631055153835081
GTEX-139TS-3126-SM-5LZWX	0.608603289104564
GTEX-139TT-2626-SM-5LZUB	0.709511292308878
GTEX-13CF2-3026-SM-5IFFX	0.634940699740105
GTEX-13FHO-2926-SM-5L3ES	0.677014946071485
GTEX-13FHP-2926-SM-5IJG9	0.641808176697481
GTEX-13FXS-3026-SM-5LZYO	0.689470925861851
GTEX-13G51-3126-SM-5IJG7	0.675497887402711
GTEX-13JUV-3026-SM-5K7WX	0.698063274303052
GTEX-13JVG-3226-SM-5IJGJ	0.693947566263192
GTEX-13N2G-3126-SM-5IJGL	0.641221036857044
GTEX-13NYB-3226-SM-5J2ND	0.729792249560668
GTEX-13O3O-3026-SM-5KM42	0.676257999289981
GTEX-13O3Q-3026-SM-5IJGD	0.698161275352589
GTEX-13OVH-2926-SM-5IJFH	0.696120694825144
GTEX-13OVJ-2726-SM-5IJG6	0.686177444268529
GTEX-13OVL-3026-SM-5IJF1	0.688229050596074
GTEX-13OW5-3126-SM-5MR3Y	0.639828895790555
GTEX-13OW6-2926-SM-5KM29	0.73020297834754
GTEX-13OW7-2926-SM-5MR3Z	0.633900348749296
GTEX-13OW8-2926-SM-5L3FV	0.61648483422579
GTEX-13PVQ-2926-SM-5L3HJ	0.541834975650131
GTEX-13QIC-3026-SM-5LU58	0.702858587730733
GTEX-13RTJ-3126-SM-5S2Q4	0.634084565883487
GTEX-13S7M-3026-SM-5S2QQ	0.697897581533532
GTEX-13SLX-3226-SM-5YYA6	0.707389581318399
GTEX-13VXU-3026-SM-5LU3K	0.691405917306758
GTEX-13X6I-2926-SM-5Q5C3	0.706109710448948
GTEX-13X6J-2926-SM-7EPGP	0.698381864836932
GTEX-13X6K-2826-SM-5O9DS	0.674242986500897
GTEX-144GL-2926-SM-5O99F	0.633501490131847
GTEX-145LS-3026-SM-5O99S	0.721865721359891
GTEX-145LU-2626-SM-5LU9Z	0.673113047107936
GTEX-145MF-2826-SM-7EPGU	0.717983636545722
GTEX-145MG-3126-SM-5Q5D3	0.584238030298752
GTEX-145MH-2926-SM-5Q5D2	0.702234677227593
GTEX-147F4-3026-SM-5Q5BJ	0.62239012522111
GTEX-147GR-3126-SM-5S2PM	0.671692364381238
GTEX-14A5I-2826-SM-5SIBF	0.548589025002886
GTEX-14ABY-3026-SM-664NE	0.678441203825047
GTEX-14ASI-2926-SM-5Q5DG	0.715650142374155
GTEX-14BIM-3126-SM-5Q5C7	0.679180729934171
GTEX-14BIN-3326-SM-5Q5E6	0.639292401415133
GTEX-14BMV-2926-SM-5TDEE	0.690618682890186
GTEX-14C39-3026-SM-5S2QE	0.668903356484653
GTEX-14C5O-2926-SM-5RQI1	0.663632414265336
GTEX-14DAQ-3026-SM-5S2QZ	0.728188236040695
GTEX-14E6D-2926-SM-664OP	0.563139849717709
GTEX-14E7W-2926-SM-5S2R8	0.709359476418024
GTEX-14JFF-2826-SM-6871Q	0.580100020107279
GTEX-14JG1-2926-SM-686ZK	0.67970327014167
GTEX-14JIY-2326-SM-6AJAJ	0.696648296875418
GTEX-14PJM-3026-SM-6LLHM	0.697889905250842
GTEX-14PJO-2926-SM-686ZI	0.464875704090716
GTEX-14PN4-3026-SM-664O4	0.686922764656016
GTEX-15DYW-3026-SM-7KFRM	0.688198845960188
GTEX-15EO6-2926-SM-6M48D	0.739586182476299
GTEX-15ER7-3026-SM-6M47W	0.689065970340917
GTEX-15G19-2826-SM-6M48K	0.688058990278982
GTEX-15SHU-3026-SM-6LPIB	0.648216106374536
GTEX-16XZZ-2926-SM-6LPK4	0.51639773533553
GTEX-16YQH-2926-SM-6LPJE	0.683478937972502
GTEX-16Z82-2926-SM-6LPJJ	0.467711445014507
GTEX-17EVP-2926-SM-793BU	0.721288651298819
GTEX-17EVQ-2726-SM-7EWDT	0.638886696094932
GTEX-17F97-2926-SM-7DUEQ	0.706147826680148
GTEX-17HG3-2826-SM-7EPGO	0.659244928528548
GTEX-17HHY-2926-SM-79OJW	0.692022916395856
GTEX-17HII-2926-SM-79OMK	0.628496994474086
GTEX-17JCI-3026-SM-7EWDR	0.603433543616147
GTEX-183WM-2726-SM-7KFRF	0.578739415223655
GTEX-18465-2926-SM-7KFSE	0.721407230227218
GTEX-18A6Q-2826-SM-7LTAO	0.596290175402018
GTEX-1A3MX-2926-SM-718B7	0.710145844177308
GTEX-1A8G6-3126-SM-731D8	0.63816025845617
GTEX-1A8G7-3026-SM-73KTT	0.584873415648451
GTEX-1B8L1-3226-SM-7P8OX	0.647901652555452
GTEX-1B8SF-3026-SM-731DX	0.705559623165672
GTEX-1B8SG-1926-SM-73KUB	0.531501545557576
GTEX-1B933-3026-SM-731DB	0.738678719991042
GTEX-1B996-2926-SM-7MXUH	0.685078106312654
GTEX-1BAJH-3126-SM-7MGXY	0.514544126254391
GTEX-1C64N-3126-SM-79OO3	0.65089324426682
GTEX-1C6VR-3026-SM-7IGLW	0.5986196288215
GTEX-1C6WA-3326-SM-7MKGN	0.645886038235375
GTEX-1CB4G-2926-SM-7MKFQ	0.674848680109005
GTEX-1CB4H-3026-SM-79OLX	0.635770970039659
GTEX-1E1VI-2926-SM-7IGLT	0.482532472315446
GTEX-1E2YA-2926-SM-7MGWX	0.442120768307071
GTEX-1EH9U-3126-SM-7MXU5	0.45755471174143
GTEX-1EKGG-3126-SM-9WPO5	0.628235094103698
GTEX-1EMGI-3126-SM-7MXUR	0.698520961778829
GTEX-1EU9M-2926-SM-793DF	0.696586581221974
GTEX-1EWIQ-3026-SM-7IGOJ	0.498212092091339
GTEX-1EX96-3126-SM-9JGGC	0.637032879383558
GTEX-1F48J-2726-SM-7P8PW	0.66497154474174
GTEX-1F52S-3026-SM-7P8PV	0.602072045090932
GTEX-1F6I4-3026-SM-7P8SI	0.717346220647072
GTEX-1F6IF-3026-SM-7P8QN	0.602996980509925
GTEX-1F75A-2926-SM-7MXVN	0.683081449061083
GTEX-1F75W-3126-SM-7P8SJ	0.646186056865677
GTEX-1GF9V-3026-SM-7P8R8	0.566475318013664
GTEX-1GF9W-2726-SM-9JGGW	0.702852073244104
GTEX-1GN73-3026-SM-7MXV8	0.683390691737372
GTEX-1GTWX-2926-SM-7MXV4	0.590620800374457
GTEX-1GZ2Q-3026-SM-9JGG3	0.685553870019893
GTEX-1GZ4I-2926-SM-9JGGO	0.684405469051754
GTEX-1GZHY-3026-SM-7MXVA	0.592376582922271
GTEX-1H1CY-3026-SM-9OSW7	0.627209760157026
GTEX-1H1DG-2826-SM-9JGHB	0.618151222309386
GTEX-1H1ZS-2926-SM-9WPP2	0.688594671620824
GTEX-1H3NZ-2926-SM-9WPQ8	0.604951024433359
GTEX-1H3O1-1826-SM-A96TO	0.618746164481553
GTEX-1H3VE-2826-SM-9WPOL	0.587181604717149
GTEX-1H4P4-2726-SM-9JGGB	0.607019074156838
GTEX-1HB9E-3126-SM-AHZ4M	0.621556266574187
GTEX-1HBPH-3026-SM-9WPNY	0.633256008252672
GTEX-1HBPI-2726-SM-9WPPF	0.671748550299394
GTEX-1HCVE-2926-SM-9WPPJ	0.645798858654562
GTEX-1HSKV-2926-SM-B2LWJ	0.690902037389803
GTEX-1HSMO-2926-SM-C1YR5	0.571036463123423
GTEX-1I1CD-2926-SM-A96SJ	0.667148959793268
GTEX-1I1GV-3026-SM-CNNR9	0.661196152861157
GTEX-1I1HK-2726-SM-AHZ2M	0.620885587938132
GTEX-1IDJH-3126-SM-C1YQS	0.741276266129346
GTEX-1IKOH-2826-SM-CNNRC	0.550338831497021
GTEX-1IL2V-3026-SM-CYPSA	0.624683152332596
GTEX-1IY9M-3126-SM-AHZ3A	0.689109337311544
GTEX-1J1OQ-3126-SM-D4P2O	0.729672435669176
GTEX-1JJ6O-3026-SM-C1YQH	0.635819745870273
GTEX-1JJE9-3026-SM-CNNPA	0.486647377238017
GTEX-1JJEA-2926-SM-C1YSK	0.683234232556733
GTEX-1JMLX-3026-SM-EV79Q	0.673258478021188
GTEX-1JMOU-2826-SM-EV79R	0.620800271955222
GTEX-1JMPZ-2826-SM-C1YRA	0.750704998185194
GTEX-1JMQJ-3126-SM-EV79G	0.675158556747525
GTEX-1JMQK-2926-SM-D4P2T	0.660356866944143
GTEX-1JN1M-3126-SM-AHZ4E	0.653973575033643
GTEX-1KANB-3226-SM-D4P3G	0.464439186860406
GTEX-1KD4Q-3026-SM-EV7A7	0.594856878986621
GTEX-1KWVE-2226-SM-CXZKN	0.676841707903026
GTEX-1LG7Y-3126-SM-EV7AS	0.715119423181133
GTEX-1LSVX-2826-SM-EVR58	0.699301528957835
GTEX-1MJK2-3026-SM-EV7A5	0.700968961592104
GTEX-1NV8Z-3026-SM-DTX8Z	0.72456734897059
GTEX-1P4AB-3026-SM-EXOJS	0.708405279315357
GTEX-1PIIG-2826-SM-DTX7O	0.699731304858848
GTEX-1POEN-2726-SM-E9U6B	0.697294039587822
GTEX-1PWST-3026-SM-EAZ3H	0.72112774229127
GTEX-1QEPI-3026-SM-EXOIW	0.521489330838537
GTEX-1QP6S-3026-SM-EAZ4N	0.719085072876531
GTEX-1R46S-3126-SM-DPRZ9	0.666103407660819
GTEX-1R9PO-2826-SM-E6CPV	0.742219556563891
GTEX-1RDX4-3226-SM-DPS14	0.659685197871363
GTEX-1RNSC-3126-SM-EVR4V	0.443081548363544
GTEX-1RQEC-3026-SM-DPRXM	0.580676151554078
GTEX-N7MS-2526-SM-2D7W3	0.718337523837836
GTEX-N7MT-1226-SM-DKPOK	0.647233731929524
GTEX-NPJ7-2826-SM-2I3FU	0.575145930115238
GTEX-NPJ8-2626-SM-2D7W2	0.668534898763137
GTEX-OHPN-2626-SM-2I5H1	0.485418731178324
GTEX-P44G-2526-SM-2I5EK	0.585852020959148
GTEX-P44H-2426-SM-2XCEJ	0.736559591253703
GTEX-PVOW-2626-SM-32PL8	0.727332317399715
GTEX-PWO3-1026-SM-2I5F2	0.592993944345834
GTEX-Q2AG-2826-SM-2HMJQ	0.697551362934445
GTEX-QDT8-3026-SM-32PKB	0.720578299417771
GTEX-QMR6-1326-SM-32PLB	0.650113198462382
GTEX-QVJO-1325-SM-2S1QX	0.701206768910138
GTEX-QVUS-2926-SM-3GIJB	0.69456791751561
GTEX-R55E-2526-SM-2TC6H	0.653046234744996
GTEX-RNOR-2226-SM-2TF5O	0.699694138750818
GTEX-RU72-2926-SM-2TF66	0.676681957759008
GTEX-S7SE-2526-SM-2XCDL	0.720116845820591
GTEX-T2IS-2926-SM-32QPO	0.701334622777335
GTEX-T5JC-2326-SM-32PMR	0.729288561098903
GTEX-T6MN-2526-SM-32PMN	0.728767937115104
GTEX-TSE9-2926-SM-3DB77	0.678297509523561
GTEX-UTHO-2926-SM-3P5Z9	0.707806126485035
GTEX-WHSE-2926-SM-3NMBG	0.719794618612666
GTEX-WL46-2826-SM-3LK81	0.733721214514716
GTEX-WVLH-2926-SM-3MJG5	0.690809602931711
GTEX-WWYW-3026-SM-3NB36	0.725628986659365
GTEX-WZTO-2826-SM-3NM8P	0.701240093870314
GTEX-X261-3126-SM-4PQZC	0.663673636502538
GTEX-X4EP-3026-SM-3P5YP	0.775282066507782
GTEX-X4XX-2926-SM-3NMB1	0.720271272857263
GTEX-XLM4-2926-SM-4AT59	0.696305705128668
GTEX-XMD1-2826-SM-4AT5F	0.668837068418001
GTEX-Y111-2826-SM-4TT3O	0.681988190926222
GTEX-Y8DK-0726-SM-4TT3S	0.681517908336468
GTEX-YFC4-3026-SM-5IFJK	0.663398749933448
GTEX-YJ89-2926-SM-5P9IT	0.674404806784533
GTEX-Z93S-2826-SM-57WBL	0.685752513236155
GTEX-ZAB4-2926-SM-57WCV	0.661933690091451
GTEX-ZAJG-3026-SM-5HL92	0.723262654935304
GTEX-ZAK1-2926-SM-5HL9S	0.655886262956011
GTEX-ZDXO-2926-SM-4WKFM	0.662295280713784
GTEX-ZF28-2926-SM-4WKG1	0.527719828482651
GTEX-ZUA1-2926-SM-59HL3	0.707642273041545
GTEX-ZVT3-2926-SM-5GU6M	0.613259832064198
GTEX-ZYFD-2926-SM-5GID9	0.622000562177764
GTEX-ZYY3-3026-SM-5GIEJ	0.647161185474185
GTEX-ZZPT-2926-SM-5EQ5S	0.606843313694165
