## Additional file 6 for "Transcriptome diversity is a systematic source of bias in RNA-sequencing data": gtex_Brain_Cortex.txt

sample_id	transcriptome_diversity
GTEX-1117F-3226-SM-5N9CT	0.526622982893566
GTEX-111FC-3126-SM-5GZZ2	0.594079911676712
GTEX-1128S-2726-SM-5H12C	0.543050513405571
GTEX-117XS-3026-SM-5N9CA	0.583538068879436
GTEX-1192X-3126-SM-5N9BY	0.672267024956928
GTEX-11DXW-1126-SM-5H12Q	0.545683860203813
GTEX-11DXY-3226-SM-5GIDE	0.596037930395857
GTEX-11EI6-3026-SM-5GZZO	0.517321302501221
GTEX-11EMC-3226-SM-5EGKW	0.503519006407099
GTEX-11GS4-3126-SM-5A5LH	0.54146036808685
GTEX-11GSO-2926-SM-5HL73	0.580177387796688
GTEX-11GSP-3226-SM-5986O	0.484636512563828
GTEX-11NUK-2926-SM-5A5MD	0.582563714863724
GTEX-11NV4-2126-SM-5N9DS	0.460910970854058
GTEX-11O72-2926-SM-5BC4V	0.492951930274709
GTEX-11OC5-0726-SM-5P9JK	0.611716348422779
GTEX-11OF3-2926-SM-5HL78	0.636373057598705
GTEX-11ONC-2926-SM-5P9JM	0.584478837028976
GTEX-11PRG-2926-SM-5987A	0.546819090459095
GTEX-11TTK-2926-SM-5PNYP	0.470507391390969
GTEX-11WQK-3026-SM-5EQL6	0.538804732096119
GTEX-11ZUS-2926-SM-5FQSL	0.542383854291304
GTEX-12126-1026-SM-5P9JJ	0.568874488429853
GTEX-12WSA-2926-SM-5EQ4D	0.453149787386755
GTEX-12WSC-3026-SM-5GCNF	0.560071586723846
GTEX-12WSD-3126-SM-5HL7P	0.510640082532586
GTEX-12WSF-3126-SM-6M478	0.561244365321294
GTEX-12WSH-3026-SM-5CVNI	0.520809079947782
GTEX-12ZZW-2926-SM-5LZUP	0.524873372610613
GTEX-12ZZX-2926-SM-5GCOQ	0.61387379903904
GTEX-12ZZY-3026-SM-5GCOU	0.631987261994856
GTEX-12ZZZ-3026-SM-5BC67	0.563013770749253
GTEX-1313W-3126-SM-5LZUI	0.58410204958148
GTEX-131XW-3126-SM-5LZUC	0.492457816688367
GTEX-131YS-3126-SM-5KLYT	0.564087648110768
GTEX-132Q8-3026-SM-5PNVG	0.588004870231325
GTEX-1399T-3026-SM-5KLZC	0.556462577327873
GTEX-139T8-1026-SM-5J2MC	0.499793337558603
GTEX-13FHO-3026-SM-5J1O9	0.649501849435914
GTEX-13FHP-3026-SM-5IJBS	0.564744281532218
GTEX-13FLW-1426-SM-5K7YE	0.590321339145148
GTEX-13FXS-3126-SM-5J2NN	0.637985928705126
GTEX-13G51-3026-SM-5IJB8	0.607409165666386
GTEX-13IVO-2926-SM-5L3CZ	0.489655576762576
GTEX-13JUV-2926-SM-5LZX7	0.533432474727361
GTEX-13JVG-3126-SM-5L3FH	0.55260726948041
GTEX-13NYB-3026-SM-5IJD7	0.584587992825886
GTEX-13NYC-2826-SM-5K7WR	0.659408000939682
GTEX-13NYS-3126-SM-5KLYV	0.615925717231949
GTEX-13O3O-3126-SM-5KM3H	0.538415716593792
GTEX-13O3Q-2926-SM-5KM45	0.549556779904431
GTEX-13OVH-3026-SM-5MR4N	0.590537939349423
GTEX-13OVJ-2826-SM-5L3GW	0.599114696004239
GTEX-13OW6-3026-SM-5J2MI	0.630870527310457
GTEX-13OW7-3026-SM-5L3GY	0.483442197289754
GTEX-13OW8-2826-SM-5L3GC	0.590931825003977
GTEX-13PL6-3126-SM-5LUAR	0.543558909352557
GTEX-13PVQ-3026-SM-5SI93	0.502949668313395
GTEX-13QIC-2926-SM-5J2NF	0.554158314724769
GTEX-13S7M-3126-SM-5RQJQ	0.509653471963591
GTEX-13SLX-3126-SM-5S2Q5	0.596225775838376
GTEX-13VXU-2926-SM-5LU5C	0.578605178816282
GTEX-13X6J-3026-SM-5Q5CU	0.484565847802386
GTEX-13X6K-2926-SM-5Q5D5	0.518017280334728
GTEX-1445S-3026-SM-5O9BR	0.487153524160963
GTEX-144FL-3026-SM-5O99C	0.599016939319281
GTEX-144GL-3026-SM-5Q5CW	0.547619581341564
GTEX-145LS-3126-SM-5Q5BY	0.598663382398744
GTEX-145MF-2726-SM-5O995	0.552528697221658
GTEX-145MG-3026-SM-5RQJA	0.576126481865339
GTEX-145MH-3026-SM-5Q5DZ	0.566838681133181
GTEX-147GR-3026-SM-5S2ML	0.477153061574729
GTEX-14A5I-2926-SM-5Q5CQ	0.533889114884817
GTEX-14ASI-3026-SM-5S2PN	0.622165159174541
GTEX-14BIL-3026-SM-7EWD4	0.519159245839378
GTEX-14BIM-3026-SM-7EWCY	0.631932433429959
GTEX-14BIN-3226-SM-62LDR	0.54241856238661
GTEX-14BMV-3026-SM-5S2PQ	0.64418892046115
GTEX-14C39-3126-SM-5ZZW6	0.550144350163075
GTEX-14C5O-3026-SM-5YYB2	0.594742715089853
GTEX-14DAQ-3126-SM-62LDS	0.590437398142235
GTEX-14JG1-3026-SM-5YYAA	0.564064558617838
GTEX-14JIY-2926-SM-69LPT	0.588359016107257
GTEX-14LZ3-3026-SM-5ZZVU	0.516836936904594
GTEX-14PJM-3126-SM-6EU2R	0.562353716682803
GTEX-15DCD-2926-SM-7KULT	0.578337345287739
GTEX-15EO6-3026-SM-7KUMA	0.59993330662204
GTEX-15ER7-3126-SM-7KUGH	0.535028032071465
GTEX-15G19-2926-SM-7KUFL	0.5808701426076
GTEX-15RJE-3026-SM-7KUM1	0.515764351388235
GTEX-15SHU-3126-SM-6M46H	0.555445067766181
GTEX-15UF6-3026-SM-7KUKL	0.454570830907001
GTEX-16GPK-3026-SM-79ON9	0.466515548493003
GTEX-16XZZ-3026-SM-79OMJ	0.560234689948854
GTEX-16YQH-3026-SM-79OMM	0.52333882360724
GTEX-16Z82-3026-SM-79ON3	0.521070233051466
GTEX-17EVP-3026-SM-7IGQL	0.490615099473274
GTEX-17EVQ-2826-SM-7IGQK	0.503080593582948
GTEX-17F97-3026-SM-79OKC	0.589011722932717
GTEX-17HG3-2926-SM-79ON8	0.551082340476779
GTEX-17HHY-3026-SM-79OKP	0.61045627446392
GTEX-17HII-3026-SM-7EWFM	0.536961857156099
GTEX-17JCI-3126-SM-7LTA2	0.573603615816857
GTEX-17MF6-2926-SM-7LTAW	0.424355086418341
GTEX-183WM-2826-SM-731C2	0.525079941434393
GTEX-18465-3026-SM-7LG6Y	0.600427201905205
GTEX-18A6Q-2926-SM-718AR	0.572234420336803
GTEX-1A3MX-3026-SM-731BF	0.648164125595403
GTEX-1A8G6-2926-SM-731CK	0.475807843547223
GTEX-1A8G7-3126-SM-7IGP7	0.459692243332172
GTEX-1AX9I-3026-SM-73KUH	0.540818030931136
GTEX-1B8L1-3026-SM-7EPHK	0.56445649842916
GTEX-1B8SF-3126-SM-73KU1	0.543446747157624
GTEX-1B8SG-1726-SM-73KXK	0.383701845156724
GTEX-1B933-3126-SM-7P8RL	0.584262427410386
GTEX-1C64N-3026-SM-7MGVU	0.415683570470244
GTEX-1C6VQ-3026-SM-7IGPU	0.485181797483974
GTEX-1C6VS-3026-SM-79OLA	0.551687082036662
GTEX-1C6WA-3026-SM-7P8RQ	0.500894349426129
GTEX-1CAV2-2726-SM-7IGNN	0.400686871264802
GTEX-1CB4H-3126-SM-7IGN4	0.537109815104885
GTEX-1E1VI-3026-SM-7RHHU	0.514804948534519
GTEX-1E2YA-3026-SM-7IGO7	0.444472177022308
GTEX-1EKGG-2926-SM-7EPIH	0.570192163601307
GTEX-1EMGI-3026-SM-7P8P6	0.585100687337366
GTEX-1EN7A-3026-SM-7PBYT	0.444072922520814
GTEX-1EWIQ-3126-SM-7MXTI	0.504692274407944
GTEX-1EX96-3026-SM-7RHH5	0.566138433396129
GTEX-1F48J-2826-SM-7P8R4	0.613933035834865
GTEX-1F52S-3126-SM-7PC3M	0.449982278125473
GTEX-1F6I4-3126-SM-7P8SD	0.490872383699697
GTEX-1F6RS-3126-SM-9MQK7	0.542365228513623
GTEX-1F75A-3026-SM-9KNU2	0.605303591831881
GTEX-1F75B-3026-SM-7PBZ7	0.479987945246547
GTEX-1F7RK-1826-SM-7RHI4	0.539809365075127
GTEX-1F88E-2826-SM-7RHHE	0.431596749003808
GTEX-1GF9V-2926-SM-7PBXO	0.512409748162086
GTEX-1GF9W-2626-SM-7P8TA	0.57403737382763
GTEX-1GMR8-3026-SM-9KNVF	0.574373617946308
GTEX-1GMRU-3026-SM-7P8TC	0.604137655063479
GTEX-1GN1V-3126-SM-7PBZG	0.391921468830744
GTEX-1GN2E-3026-SM-9WG6I	0.490288895442998
GTEX-1GN73-3126-SM-9KNTY	0.562898711439396
GTEX-1GZ2Q-3226-SM-9WG6L	0.61641789262935
GTEX-1GZ4I-3026-SM-9KNTX	0.632053483373025
GTEX-1GZHY-3126-SM-9QEHH	0.435362412603465
GTEX-1H1DG-2926-SM-9WYU3	0.574438122783716
GTEX-1H1ZS-3026-SM-9KNUJ	0.594447337880281
GTEX-1H23P-2926-SM-9WYU8	0.517561402624168
GTEX-1H2FU-3126-SM-9WYUJ	0.589459176357668
GTEX-1H3NZ-3026-SM-9JGHW	0.569522815125676
GTEX-1H3O1-1726-SM-9WYSR	0.534902985454317
GTEX-1H3VE-2726-SM-9WPP3	0.473560322091735
GTEX-1HB9E-2926-SM-D4P3S	0.520115373272362
GTEX-1HBPH-3126-SM-9WYUV	0.554946521441246
GTEX-1HBPI-2826-SM-ARZNO	0.578900750377489
GTEX-1HBPM-2926-SM-CL54E	0.392057334961503
GTEX-1HCU6-3126-SM-CL54L	0.59053364211189
GTEX-1HCVE-3026-SM-CL54G	0.59965307476119
GTEX-1HFI6-3026-SM-CNPPJ	0.530660610314899
GTEX-1HGF4-3126-SM-CL54M	0.547510563506882
GTEX-1HR98-3026-SM-CNPPK	0.551614080516236
GTEX-1HSKV-3026-SM-A96SL	0.486940741773772
GTEX-1HSMO-3026-SM-A9G3F	0.55109942076593
GTEX-1HT8W-3026-SM-CGQEO	0.600108503866372
GTEX-1HUB1-2926-SM-ACKXA	0.488135011011133
GTEX-1I19N-3026-SM-CL55E	0.550670959020024
GTEX-1I1CD-3026-SM-B2LY2	0.602062399816346
GTEX-1I1GQ-3026-SM-CL55K	0.476605632082365
GTEX-1I1GR-2926-SM-CNNQG	0.529369843483441
GTEX-1I1GV-3126-SM-A96SF	0.477522285615291
GTEX-1I1HK-2826-SM-CKZPL	0.514738558515721
GTEX-1ICLZ-2826-SM-CL53U	0.534743036226717
GTEX-1IDFM-2826-SM-ACKWJ	0.37747258814161
GTEX-1IDJH-3026-SM-CL53B	0.59993666953299
GTEX-1IKJJ-2926-SM-A9G2N	0.449778069659616
GTEX-1IKK5-2926-SM-ARU7Q	0.606865096551418
GTEX-1IL2U-3026-SM-C1YSH	0.561480959771502
GTEX-1IOXB-3126-SM-CKZO1	0.409372354792859
GTEX-1IY9M-3026-SM-A9G37	0.565132057739104
GTEX-1J1OQ-3226-SM-A9G2Q	0.581722040683953
GTEX-1J8Q2-3026-SM-CKZN8	0.564176405264516
GTEX-1JJ6O-3126-SM-CNNP8	0.574527937372325
GTEX-1JJE9-2926-SM-CY8HV	0.384278511238184
GTEX-1JJEA-2826-SM-ARU8R	0.499188147133801
GTEX-1JMLX-2926-SM-CL54C	0.555078630554134
GTEX-1JMOU-2726-SM-CY8IO	0.547080256843076
GTEX-1JMPZ-2726-SM-ARZNF	0.642650230357585
GTEX-1JMQK-3026-SM-ARL95	0.52375783091935
GTEX-1JMQL-2826-SM-ARU91	0.54737772354483
GTEX-1KD4Q-2926-SM-D3L9N	0.573238735669852
GTEX-1KWVE-2326-SM-D4P3N	0.573793317676486
GTEX-1LC47-2926-SM-CXZKC	0.465204463311849
GTEX-1LG7Y-3026-SM-D5OVI	0.590653280448169
GTEX-1LKK1-3126-SM-EWRNY	0.578497176195237
GTEX-1M4P7-2726-SM-E9TJQ	0.450535183056864
GTEX-1N2DW-2826-SM-E9TK5	0.473693792717445
GTEX-1N5O9-2926-SM-EXUSN	0.496103060382709
GTEX-1NV5F-3226-SM-EXUSL	0.459988889490535
GTEX-1NV8Z-3126-SM-E76R3	0.60325787831463
GTEX-1O9I2-3026-SM-E76PX	0.618386990459114
GTEX-1OJC4-2826-SM-E6CQX	0.55823042003025
GTEX-1PIIG-2726-SM-E76PQ	0.579017452591298
GTEX-1PPGY-3126-SM-EXUSR	0.561455900053668
GTEX-1PWST-3126-SM-EXUSE	0.587890619664634
GTEX-1QMI2-3126-SM-EXUT5	0.635241604465557
GTEX-1QP6S-2926-SM-DTXF8	0.610606941179674
GTEX-1R9K4-3126-SM-DTX9Y	0.572522416929953
GTEX-1R9PO-2926-SM-EVYBR	0.645118224934107
GTEX-1RQEC-2926-SM-EVR5A	0.490577068945514
GTEX-N7MT-1126-SM-CYPQY	0.548819519529384
GTEX-NPJ7-2726-SM-2I3FT	0.504848894304695
GTEX-NPJ8-1526-SM-2D7VU	0.669591680114379
GTEX-OHPN-2526-SM-2I5H3	0.554635637850201
GTEX-OXRN-2426-SM-2I5EQ	0.504102908725265
GTEX-P44G-2426-SM-2I5ER	0.555428374064564
GTEX-PVOW-2526-SM-2XCF7	0.589512536412565
GTEX-PWO3-0926-SM-2I5EY	0.444724489874014
GTEX-Q2AG-2926-SM-2HMJ3	0.531808972048767
GTEX-QDT8-2926-SM-32PKC	0.562811137904163
GTEX-QMR6-1426-SM-32PLA	0.601987184089553
GTEX-QVJO-1426-SM-2S1QY	0.597607494551348
GTEX-QVUS-2826-SM-3GADB	0.596593307912592
GTEX-RNOR-2326-SM-2TF4I	0.582264718794802
GTEX-RU72-3026-SM-CYPRV	0.5375692687993
GTEX-T2IS-3026-SM-32QPM	0.550897519603292
GTEX-T5JC-2426-SM-3NMDB	0.619825696473959
GTEX-T6MN-2626-SM-32PMQ	0.58679601759735
GTEX-TSE9-3026-SM-3DB76	0.566267005432478
GTEX-UTHO-3026-SM-3GAFB	0.587475519215534
GTEX-WHSE-3026-SM-3P5ZH	0.632397280027343
GTEX-WL46-2926-SM-3LK82	0.61621545495455
GTEX-WVLH-3026-SM-3MJG9	0.593426316396137
GTEX-WWYW-3126-SM-3NB39	0.622229498906904
GTEX-WZTO-2926-SM-3NM9I	0.634834095266395
GTEX-X4XX-3026-SM-3NMB2	0.625807323912075
GTEX-X4XY-3026-SM-EWRM9	0.485903166580066
GTEX-X585-3026-SM-46MWF	0.777750638937574
GTEX-XLM4-3026-SM-4AT6L	0.599853514501158
GTEX-Y111-2726-SM-4TT3N	0.533492611175788
GTEX-Y8DK-0826-SM-4TT3T	0.542352384978219
GTEX-YFC4-3126-SM-5PNV6	0.612689351858543
GTEX-YJ89-3026-SM-5IFJI	0.538472467970312
GTEX-Z93S-2926-SM-57WB9	0.559062842228095
GTEX-ZAJG-3126-SM-5HL9J	0.583785019288338
GTEX-ZAK1-3026-SM-5S2MJ	0.602556651598702
GTEX-ZDXO-2126-SM-4WKFI	0.528087028973281
GTEX-ZE7O-3126-SM-5HL5X	0.527611824386182
GTEX-ZE9C-3026-SM-4WKHB	0.571929067037957
GTEX-ZF28-3026-SM-4WKHP	0.521240149261806
GTEX-ZUA1-3026-SM-59HJC	0.568823031960614
GTEX-ZVT3-3026-SM-5E43N	0.576237593148303
GTEX-ZYFD-3026-SM-5E44C	0.586068609050347
GTEX-ZYY3-3126-SM-5SI9L	0.600355799991087
GTEX-ZZPT-3026-SM-5GZXH	0.550656955318039
