## Additional file 6 for "Transcriptome diversity is a systematic source of bias in RNA-sequencing data": gtex_Brain_Frontal_Cortex_BA9.txt

sample_id	transcriptome_diversity
GTEX-1192X-0011-R10a-SM-DO941	0.676474420447338
GTEX-11DXY-0011-R10b-SM-DO12C	0.610823596834804
GTEX-11DYG-0011-R10b-SM-DNZZO	0.605109641355778
GTEX-11DZ1-0011-R10b-SM-DO943	0.575646655016868
GTEX-11EI6-0011-R10a-SM-DO93R	0.535451803967468
GTEX-11EMC-0011-R10a-SM-DNZZJ	0.563270658754269
GTEX-11GSP-0011-R10a-SM-5NQ7J	0.500473908895585
GTEX-11H98-0011-R10b-SM-5NQ98	0.627353277992221
GTEX-11PRG-0011-R10b-SM-DO93G	0.616636344342016
GTEX-11TTK-0011-R10b-SM-DO925	0.565994217006322
GTEX-11TUW-0011-R10a-SM-DO924	0.521977867697077
GTEX-11WQC-0011-R10a-SM-57WCT	0.510988545870233
GTEX-11WQK-0011-R10a-SM-5BC6R	0.490875545767797
GTEX-11ZTS-0011-R10a-SM-DO93S	0.529199041562679
GTEX-12126-0011-R10b-SM-5BC6T	0.537508291297098
GTEX-12WSA-0011-R10b-SM-5P9ET	0.4930872064001
GTEX-12WSC-0011-R10a-SM-5GU57	0.58128550699802
GTEX-12WSE-0011-R10b-SM-5P9JV	0.639206083891804
GTEX-12WSF-0011-R10a-SM-5LZVH	0.619528839109107
GTEX-12WSH-0011-R10a-SM-5LZUS	0.586362795456849
GTEX-12WSM-0011-R10a-SM-5DUWV	0.610646949177382
GTEX-12ZZW-0011-R10b-SM-5HL9X	0.460000685003243
GTEX-12ZZX-0011-R10b-SM-5DUWK	0.66875300451246
GTEX-12ZZY-0011-R10b-SM-5HL7W	0.626511359562506
GTEX-12ZZZ-0011-R10a-SM-5P9HC	0.568653598369063
GTEX-1313W-0011-R10b-SM-5DUXA	0.595035818456386
GTEX-131XH-0011-R10a-SM-5EGLJ	0.673313537343562
GTEX-131XW-0011-R10a-SM-5DUVA	0.391085927842629
GTEX-131YS-0011-R10b-SM-5EQ5N	0.597850838233793
GTEX-132Q8-0011-R10b-SM-5DUWZ	0.630957334348461
GTEX-139TS-0011-R10a-SM-5K7TU	0.489114388215784
GTEX-13CZV-0011-R10b-SM-5LZYD	0.636936862231913
GTEX-13FHO-0011-R10b-SM-5J2MM	0.642526476079374
GTEX-13FLV-0011-R10b-SM-5LZZ2	0.578078783540263
GTEX-13FLW-0011-R10b-SM-5LZZF	0.616862392771307
GTEX-13FTZ-0011-R10b-SM-5KLZS	0.501706406040046
GTEX-13FXS-0011-R10a-SM-5J2MA	0.580835488268466
GTEX-13G51-0011-R10b-SM-5LZYF	0.517186105714241
GTEX-13IVO-0011-R10a-SM-5LZY3	0.406050491247359
GTEX-13JUV-0011-R10b-SM-5LZXR	0.582206699799131
GTEX-13JVG-0011-R10b-SM-5KM2P	0.532789797135565
GTEX-13N1W-0011-R10b-SM-5MR4H	0.626886802758922
GTEX-13N2G-0011-R10a-SM-5MR34	0.634649418752669
GTEX-13NYB-0011-R10a-SM-5KM43	0.54934699023138
GTEX-13NYS-0011-R10a-SM-5MR4S	0.659693860446954
GTEX-13NZA-0011-R10b-SM-5KM54	0.416209473393798
GTEX-13O3O-0011-R10a-SM-5LUA9	0.601375148931668
GTEX-13O3Q-0011-R10b-SM-5KM39	0.622283131285536
GTEX-13OVJ-0011-R10b-SM-5L3HT	0.590521615588618
GTEX-13OVL-0011-R10a-SM-5L3GS	0.59556737243443
GTEX-13OW6-0011-R10a-SM-5L3HE	0.620671884157137
GTEX-13OW7-0011-R10a-SM-5L3H3	0.585689121030431
GTEX-13OW8-0011-R10a-SM-5L3H6	0.551502956817846
GTEX-13QIC-0011-R10a-SM-5O9C7	0.613029298963616
GTEX-13QJC-0011-R10a-SM-5SI63	0.586743478182143
GTEX-13RTJ-0011-R10b-SM-5O9CW	0.620096501478089
GTEX-13S7M-0011-R10b-SM-5PNZB	0.611811477978844
GTEX-13SLW-0011-R10a-SM-5S2UI	0.544467761074168
GTEX-13SLX-0011-R10a-SM-5P9HV	0.603092947411157
GTEX-13X6I-0011-R10a-SM-5PNWI	0.590296881406105
GTEX-13X6J-0011-R10b-SM-5PNWA	0.55962056518647
GTEX-13X6K-0011-R10a-SM-5P9JR	0.674159150600977
GTEX-1445S-0011-R10a-SM-5PNWB	0.487981152816453
GTEX-145LS-0011-R10a-SM-5PNUQ	0.580866510286578
GTEX-145LU-0011-R10a-SM-5PNWJ	0.52059931462259
GTEX-145MG-0011-R10a-SM-5PNWG	0.64915351315987
GTEX-145MH-0011-R10b-SM-5PNUK	0.645836125412966
GTEX-145MI-0011-R10a-SM-5PNZD	0.507544682274639
GTEX-14753-0011-R10b-SM-5S2WE	0.41778256416236
GTEX-1477Z-0011-R10b-SM-5S2RF	0.447633638598083
GTEX-147F4-0011-R10b-SM-5S2WC	0.519044823406519
GTEX-147GR-0011-R10b-SM-5S2UM	0.57850944120721
GTEX-14ASI-0011-R10b-SM-5S2VZ	0.664267660748011
GTEX-14BIL-0011-R10a-SM-5SI75	0.594502107819294
GTEX-14BIN-0011-R10a-SM-5S2UA	0.575193547632038
GTEX-14C5O-0011-R10a-SM-6872F	0.550954455474016
GTEX-14E6D-0011-R10a-SM-5YY9C	0.651575982671019
GTEX-14E7W-0011-R10a-SM-5YYAX	0.642690119544004
GTEX-14JIY-0011-R10a-SM-6AJAO	0.662299779313866
GTEX-14LZ3-0011-R10b-SM-6AJA9	0.536588810080033
GTEX-14PJM-0011-R10a-SM-686ZP	0.588901705143725
GTEX-14PJO-0011-R10a-SM-686ZS	0.469956529777921
GTEX-14PN4-0011-R10b-SM-69LP2	0.57783938807748
GTEX-14PQA-0011-R10a-SM-6AJAA	0.590972670452589
GTEX-15CHQ-0011-R10b-SM-6AJBV	0.681235455889659
GTEX-15DCD-0011-R10b-SM-6LPII	0.583305725917631
GTEX-15DDE-0011-R10a-SM-7KUKW	0.448670343368104
GTEX-15G19-0011-R10b-SM-7KUG4	0.631839826805883
GTEX-15UF6-0011-R10b-SM-9OSVF	0.386381192503667
GTEX-16GPK-0011-R10b-SM-7MKFG	0.447376676304926
GTEX-16NPV-0011-R10a-SM-79OKA	0.511861880904972
GTEX-16XZZ-0011-R10b-SM-7LT91	0.592597164091409
GTEX-16YQH-0011-R10b-SM-7LT8U	0.546353873977808
GTEX-16Z82-0011-R10a-SM-79OJX	0.510746541672875
GTEX-17EVP-0011-R10a-SM-7IGLP	0.665573500536713
GTEX-17F97-0011-R10b-SM-793BB	0.597537062606133
GTEX-17HG3-0011-R10b-SM-7LT97	0.67049763882812
GTEX-17HII-0011-R10a-SM-79OMY	0.521018363978931
GTEX-17JCI-0011-R10b-SM-718A2	0.596688828761089
GTEX-18464-0011-R10a-SM-72D6X	0.638649669973501
GTEX-18A6Q-0011-R10b-SM-72D7A	0.649868229604318
GTEX-1A3MX-0011-R10b-SM-7P8PG	0.560268570373357
GTEX-1A8G6-0011-R10b-SM-7P8PB	0.464315675256595
GTEX-1B8L1-0011-R10b-SM-7P8Q4	0.584308789932484
GTEX-1B8SF-0011-R10b-SM-7P8SW	0.528906799291482
GTEX-1B933-0011-R10b-SM-9OSVN	0.60448357946533
GTEX-1B996-0011-R10b-SM-CJI3T	0.556077086425895
GTEX-1BAJH-0011-R10a-SM-7MXT9	0.467669346354484
GTEX-1C6VQ-0011-R10b-SM-7P8Q1	0.447217792122428
GTEX-1C6VR-0011-R10b-SM-7P8QA	0.503804350059722
GTEX-1CB4G-0011-R10a-SM-9QEHS	0.615358122762308
GTEX-1CB4H-0011-R10b-SM-9QEH3	0.600502024702154
GTEX-1CB4J-0011-R10a-SM-9WG63	0.676619143741357
GTEX-1E1VI-0011-R10b-SM-ARU8F	0.569645947897272
GTEX-1EH9U-0011-R10a-SM-CJI2A	0.520964460969087
GTEX-1EMGI-0011-R10a-SM-9OSWY	0.608142255719864
GTEX-1EX96-0011-R10b-SM-CE6QR	0.66408139105865
GTEX-1F48J-0011-R10a-SM-9QEIB	0.652809160490099
GTEX-1F6I4-0011-R10b-SM-9OSWT	0.618207047932449
GTEX-1F6IF-0011-R10a-SM-9QEIN	0.611609056991536
GTEX-1F75W-0011-R10b-SM-ARU7Z	0.506571353977577
GTEX-1F7RK-0011-R10b-SM-ARU7Y	0.552913464701347
GTEX-1GF9V-0011-R10b-SM-CKZNP	0.627510615789063
GTEX-1GF9W-0011-R10a-SM-9OSXH	0.636406203660046
GTEX-1GMR8-0011-R10a-SM-CJI21	0.603626193033968
GTEX-1GMRU-0011-R10b-SM-CJI2L	0.62919064660514
GTEX-1GN1U-0011-R10b-SM-CKZNH	0.706878271572685
GTEX-1GN1V-0011-R10a-SM-CKZNU	0.369138252486139
GTEX-1GN2E-0011-R10a-SM-CE6RI	0.506465256085101
GTEX-1GN73-0011-R10b-SM-CKZNR	0.670798051854174
GTEX-1GTWX-0011-R10b-SM-CJI2X	0.568751514003552
GTEX-1GZ2Q-0011-R10b-SM-CE6RN	0.633677787104464
GTEX-1GZ4I-0011-R10a-SM-9OSX3	0.589644023277108
GTEX-1H1CY-0011-R10a-SM-CE6SD	0.502870221925227
GTEX-1H1DG-0011-R10b-SM-CE6S7	0.623235975482588
GTEX-1H1ZS-0011-R10b-SM-A9SK9	0.598220317585029
GTEX-1H23P-0011-R10a-SM-A96RS	0.50605539760846
GTEX-1H3O1-0011-R10a-SM-CJI3O	0.583720454742673
GTEX-1H3VE-0011-R10b-SM-A9SKC	0.531505889800549
GTEX-1H4P4-0011-R10b-SM-CE6SG	0.494333328105643
GTEX-1HB9E-0011-R10a-SM-CJI3H	0.631406558920736
GTEX-1HBPH-0011-R10a-SM-CE6SI	0.525888262148097
GTEX-1HBPI-0011-R10a-SM-A96RZ	0.607376828858704
GTEX-1HBPM-0011-R10a-SM-CJI3Q	0.412205657452778
GTEX-1HCU6-0011-R10a-SM-CKZP8	0.547953103430274
GTEX-1HCVE-0011-R10a-SM-ARZLT	0.632871672979983
GTEX-1HFI6-0011-R10b-SM-ARZLO	0.665756099320844
GTEX-1HGF4-0011-R10b-SM-CE6S5	0.5672517832771
GTEX-1HR9M-0011-R10a-SM-CM2SU	0.443482607787164
GTEX-1HSKV-0011-R10b-SM-CMKH6	0.502312182196524
GTEX-1HSMO-0011-R10a-SM-CL54Y	0.471859175063069
GTEX-1I1CD-0011-R10b-SM-CJI3W	0.482187021882839
GTEX-1I1GV-0011-R10a-SM-CE6S6	0.549279022504891
GTEX-1I1HK-0011-R10b-SM-CJI3M	0.595953559547324
GTEX-1ICLZ-0011-R10a-SM-A9SM2	0.611986913624626
GTEX-1IDJH-0011-R10a-SM-ARZLK	0.684403165069298
GTEX-1IKK5-0011-R10b-SM-CE6SP	0.546430149277889
GTEX-1IL2V-0011-R10a-SM-CL55A	0.398821229055359
GTEX-1IOXB-0011-R10a-SM-D3L8I	0.590632286181449
GTEX-1J1OQ-0011-R10a-SM-A9G1Y	0.579372449777258
GTEX-1J8Q2-0011-R10b-SM-D4P2C	0.606506090103811
GTEX-1LC47-0011-R10b-SM-EYYWE	0.471011115345365
GTEX-N7MS-0011-R10A-SM-2HMJK	0.566876963207732
GTEX-N7MT-0011-R10A-SM-2I3E1	0.57145230399711
GTEX-NL3H-0011-R10A-SM-2I3E9	0.640257289629536
GTEX-NL4W-0011-R10A-SM-2I3DY	0.510080090787993
GTEX-NPJ7-0011-R10A-SM-2I3E5	0.61967952972848
GTEX-NPJ8-0011-R10A-SM-2YUMO	0.681949789054256
GTEX-OHPN-0011-R10A-SM-33HBU	0.403375212221404
GTEX-OXRN-0011-R10A-SM-2I5GC	0.503116307241767
GTEX-OXRO-0011-R10A-SM-2I5EH	0.420517424392618
GTEX-P44G-0011-R10A-SM-2I3FF	0.617514214814845
GTEX-P44H-0011-R10A-SM-2XCEK	0.566695486755657
GTEX-PVOW-0011-R10A-SM-EXOHB	0.643218986200494
GTEX-Q2AG-0011-R10A-SM-2HMLA	0.645939648863873
GTEX-QDT8-0011-R10A-SM-32PKG	0.695742455496827
GTEX-QMR6-0011-R10A-SM-32PKO	0.61164932265566
GTEX-QVJO-0011-R10A-SM-2S1QJ	0.682925377636704
GTEX-QVUS-0011-R10A-SM-3GIK3	0.596214927616902
GTEX-S7SE-0011-R10A-SM-2XCDF	0.654311258156683
GTEX-T5JC-0011-R10A-SM-32PM2	0.648524569691411
GTEX-T6MN-0011-R10A-SM-32QP7	0.67886870594284
GTEX-TSE9-0011-R10A-SM-3DB7O	0.53663348650158
GTEX-UTHO-0011-R10A-SM-3GIJQ	0.64340975503054
GTEX-WHSE-0011-R10A-SM-EYYVG	0.538775029720753
GTEX-WL46-0011-R10A-SM-3MJFQ	0.634962589017774
GTEX-WVLH-0011-R10A-SM-3MJFM	0.702486947881914
GTEX-WWYW-0011-R10A-SM-3NB35	0.714028329350578
GTEX-WZTO-0011-R10B-SM-4E3KB	0.618011065709603
GTEX-X261-0011-R10B-SM-4E3JT	0.486023000021724
GTEX-X4EP-0011-R10B-SM-4QASJ	0.708542992277005
GTEX-X4XX-0011-R10B-SM-46MWO	0.666319030506623
GTEX-X4XY-0011-R10B-SM-46MWS	0.384133320509169
GTEX-X585-0011-R10A-SM-46MUY	0.7726941931405
GTEX-XLM4-0011-R10A-SM-4AT5P	0.637632677572366
GTEX-XMD1-0011-R10A-SM-4AT4A	0.611256833013559
GTEX-Y8DK-0011-R10A-SM-4SOK1	0.594658044873527
GTEX-YFC4-0011-R10a-SM-4SOK5	0.678757421655104
GTEX-YJ89-0011-R10a-SM-4SOK9	0.604727534843856
GTEX-Z93S-0011-R10a-SM-4RGNM	0.577983643863236
GTEX-ZAB4-0011-R10a-SM-4SOKH	0.605999664960088
GTEX-ZDXO-0011-R10a-SM-4WWD8	0.619517048889561
GTEX-ZE7O-0011-R10a-SM-57WAZ	0.594393320999474
GTEX-ZF28-0011-R10a-SM-4WWEH	0.59529689169292
GTEX-ZUA1-0011-R10a-SM-51MT6	0.514833720774968
GTEX-ZV68-0011-R10a-SM-51MT7	0.423671322896249
GTEX-ZVT3-0011-R10b-SM-57WB6	0.522926303882936
GTEX-ZVZQ-0011-R10b-SM-51MRT	0.586599508684097
GTEX-ZXG5-0011-R10a-SM-57WDD	0.449959879917786
