## Additional file 6 for "Transcriptome diversity is a systematic source of bias in RNA-sequencing data": gtex_Brain_Hippocampus.txt

sample_id	transcriptome_diversity
GTEX-11DXW-0011-R1a-SM-DNZZD	0.471754908542434
GTEX-11EI6-0011-R1a-SM-DO93L	0.44861521664176
GTEX-11GS4-0011-R1a-SM-DO129	0.473263295331408
GTEX-11GSO-0011-R1b-SM-57WD3	0.473850117539674
GTEX-11GSP-0011-R1a-SM-9QEJ3	0.475813901753556
GTEX-11ONC-0011-R1a-SM-57WD4	0.424676510473266
GTEX-11TUW-0011-R1a-SM-DO92S	0.442851623563896
GTEX-11UD1-0011-R1b-SM-5BC7D	0.514114233234155
GTEX-11WQC-0011-R1b-SM-DO932	0.435856585112531
GTEX-11ZTS-0011-R1a-SM-5BC71	0.473525539008902
GTEX-11ZVC-0011-R1b-SM-5BC6M	0.400531150977438
GTEX-1212Z-0011-R1b-SM-5BC72	0.428199502031304
GTEX-12WSD-0011-R1b-SM-5LZVY	0.49359183802924
GTEX-12WSE-0011-R1b-SM-5GU4V	0.552304797689862
GTEX-12WSF-0011-R1a-SM-5DUVI	0.531953878135318
GTEX-12WSH-0011-R1a-SM-5GU5V	0.523323896341037
GTEX-12WSM-0011-R1a-SM-5LZW6	0.460897619657291
GTEX-12ZZX-0011-R1a-SM-5EQ6B	0.599868255418454
GTEX-13112-0011-R1b-SM-5HL7K	0.422840286193143
GTEX-1313W-0011-R1b-SM-5EQ4A	0.559675563632836
GTEX-131XH-0011-R1a-SM-5DUWA	0.652918468537344
GTEX-131YS-0011-R1a-SM-5DUXC	0.447258618783616
GTEX-132Q8-0011-R1a-SM-5EGLK	0.468328033878286
GTEX-1399T-0011-R1b-SM-5DUWN	0.458480914939489
GTEX-139T8-0011-R1a-SM-5HL75	0.366406236527182
GTEX-139TT-0011-R1a-SM-5LZVD	0.543722384072252
GTEX-13CF2-0011-R1a-SM-5LZY1	0.358495489314238
GTEX-13FHO-0011-R1b-SM-5KLZG	0.522708542477269
GTEX-13FHP-0011-R1b-SM-5K7XL	0.366837814192571
GTEX-13FLW-0011-R1b-SM-5LZX2	0.495102931528835
GTEX-13FTY-0011-R1a-SM-5LZXE	0.342237656842105
GTEX-13FXS-0011-R1a-SM-5K7U6	0.577467653834286
GTEX-13G51-0011-R1a-SM-5LZYR	0.636259167436078
GTEX-13JUV-0011-R1a-SM-5LZY4	0.655451208726306
GTEX-13JVG-0011-R1a-SM-5KM32	0.470057235120494
GTEX-13N1W-0011-R1b-SM-5MR4T	0.633261417254373
GTEX-13N2G-0011-R1b-SM-5MR3G	0.56370738381882
GTEX-13NYB-0011-R1b-SM-5KM4F	0.499590311509434
GTEX-13NYS-0011-R1b-SM-5MR55	0.541056754210703
GTEX-13NZ8-0011-R1b-SM-5KM3V	0.384176425795292
GTEX-13NZA-0011-R1b-SM-5LUAF	0.404692980546427
GTEX-13O3O-0011-R1b-SM-5KM2K	0.579466634934034
GTEX-13O3Q-0011-R1b-SM-5KM3L	0.494233006537092
GTEX-13OVJ-0011-R1b-SM-5L3I6	0.604843149037165
GTEX-13OVL-0011-R1a-SM-5L3H5	0.511330169970786
GTEX-13OW5-0011-R1b-SM-5L3GE	0.644094092319006
GTEX-13OW6-0011-R1a-SM-5L3HQ	0.587597032427945
GTEX-13OW7-0011-R1b-SM-5L3HF	0.471137359590771
GTEX-13OW8-0011-R1a-SM-5L3HI	0.424869642173075
GTEX-13PDP-0011-R1a-SM-5PNX5	0.416573644412666
GTEX-13QIC-0011-R1a-SM-5O9CJ	0.555873731922539
GTEX-13QJC-0011-R1b-SM-5S2UU	0.492378424301801
GTEX-13RTJ-0011-R1a-SM-5O9D9	0.659743237543184
GTEX-13RTL-0011-R1a-SM-5PNZ8	0.414713796099296
GTEX-13S7M-0011-R1b-SM-5PNZE	0.489545472221931
GTEX-13SLW-0011-R1a-SM-5S2W7	0.428603976402857
GTEX-13X6I-0011-R1b-SM-5PNZC	0.513245870953696
GTEX-144GL-0011-R1a-SM-5PNZ5	0.548258196401926
GTEX-144GO-0011-R1a-SM-5PNWO	0.36103167047558
GTEX-145LS-0011-R1b-SM-5PNUP	0.493974761518602
GTEX-145LU-0011-R1a-SM-5Q5CE	0.39694697456151
GTEX-145MH-0011-R1b-SM-5PNWY	0.548286445219244
GTEX-14ABY-0011-R1a-SM-6EU2W	0.550885695516136
GTEX-14ASI-0011-R1b-SM-5S2TY	0.511366164268387
GTEX-14BIM-0011-R1a-SM-69LQI	0.380028043362851
GTEX-14C5O-0011-R1b-SM-6AJBW	0.639130871526485
GTEX-14E6D-0011-R1b-SM-5YYAW	0.453607668678351
GTEX-14E7W-0011-R1b-SM-5YYAT	0.514247485397515
GTEX-14JIY-0011-R1a-SM-68713	0.503228440844779
GTEX-14LLW-0011-R1a-SM-5ZZVD	0.585587580881327
GTEX-14LZ3-0011-R1a-SM-69LP5	0.391184160966156
GTEX-14PJM-0011-R1a-SM-CNPO3	0.462128504994872
GTEX-14PJO-0011-R1b-SM-6AJAK	0.430697089951784
GTEX-14PN4-0011-R1b-SM-69LP8	0.498619483553402
GTEX-14PQA-0011-R1b-SM-6EU1G	0.487980128743775
GTEX-15CHQ-0011-R1a-SM-COH27	0.543980732200752
GTEX-15DCD-0011-R1b-SM-6LPIJ	0.412596426301915
GTEX-15ER7-0011-R1b-SM-7KUE1	0.567454935625647
GTEX-15UF6-0011-R1a-SM-9QEGH	0.429728861353665
GTEX-16GPK-0011-R1b-SM-7EWDH	0.483665854604566
GTEX-16NPV-0011-R1b-SM-7MGVZ	0.354120308302401
GTEX-16XZZ-0011-R1a-SM-7LTAH	0.547121005846747
GTEX-16YQH-0011-R1a-SM-7LT8R	0.55935017905807
GTEX-16Z82-0011-R1b-SM-7EPHZ	0.46262301444667
GTEX-17EVP-0011-R1a-SM-7DHLA	0.571495229441948
GTEX-17EVQ-0011-R1a-SM-7189S	0.41968686499553
GTEX-17F97-0011-R1b-SM-7IGM9	0.418853399614497
GTEX-17HG3-0011-R1a-SM-7LG6H	0.514364572200448
GTEX-17HHY-0011-R1a-SM-7189V	0.541403731721515
GTEX-17HII-0011-R1b-SM-7MGVW	0.405164734381114
GTEX-17JCI-0011-R1b-SM-718A3	0.489096568715507
GTEX-17MF6-0011-R1a-SM-72D6O	0.402814675679592
GTEX-183WM-0011-R1a-SM-718A8	0.376527070529551
GTEX-18A6Q-0011-R1b-SM-731DI	0.621966968710517
GTEX-1A32A-0011-R1a-SM-7P8SQ	0.384392068947204
GTEX-1A3MX-0011-R1b-SM-7P8PH	0.462479374366437
GTEX-1A8G6-0011-R1a-SM-7P8PC	0.425183676545382
GTEX-1AX9I-0011-R1b-SM-7RHG2	0.60048546721015
GTEX-1B8L1-0011-R1a-SM-7P8SS	0.521543575028286
GTEX-1B8SF-0011-R1b-SM-7P8Q8	0.494688796187702
GTEX-1B933-0011-R1b-SM-9QEGW	0.573134262737812
GTEX-1B996-0011-R1b-SM-7P8PO	0.513062882356641
GTEX-1BAJH-0011-R1a-SM-7P8SV	0.432759540726875
GTEX-1C64N-0011-R1b-SM-7P8Q7	0.423946989815962
GTEX-1C6VQ-0011-R1a-SM-7P8Q2	0.394078234049797
GTEX-1C6VR-0011-R1a-SM-7MXUE	0.445460341298041
GTEX-1CAV2-0011-R1a-SM-ARZML	0.358811594117042
GTEX-1CB4G-0011-R1b-SM-9QEHT	0.521022673532494
GTEX-1CB4J-0011-R1a-SM-9WG64	0.615324349242739
GTEX-1E1VI-0011-R1a-SM-ARZMM	0.393145424238381
GTEX-1E2YA-0011-R1b-SM-CJI29	0.442412125094595
GTEX-1EH9U-0011-R1b-SM-CJI2B	0.413748693784903
GTEX-1EKGG-0011-R1b-SM-9QEI1	0.489734190857119
GTEX-1EMGI-0011-R1b-SM-9OSWZ	0.584521127138903
GTEX-1EWIQ-0011-R1a-SM-9OSX7	0.433881891089832
GTEX-1EX96-0011-R1a-SM-CE6R5	0.474854037496424
GTEX-1F48J-0011-R1a-SM-9QEIC	0.636063591032658
GTEX-1F6I4-0011-R1a-SM-9OSWU	0.486483260346188
GTEX-1F6IF-0011-R1b-SM-9WG78	0.500334909656741
GTEX-1F75A-0011-R1b-SM-CE6RA	0.54472676522026
GTEX-1F75W-0011-R1a-SM-ARU81	0.375846448223857
GTEX-1GF9V-0011-R1a-SM-CKZNQ	0.354213662919868
GTEX-1GF9W-0011-R1a-SM-9QEIQ	0.513819823710367
GTEX-1GMR8-0011-R1b-SM-CJI2O	0.469549465993578
GTEX-1GN1U-0011-R1a-SM-CJI25	0.559246992341082
GTEX-1GN2E-0011-R1b-SM-CE6RJ	0.397595799383784
GTEX-1GN73-0011-R1a-SM-CKZNT	0.513427665708651
GTEX-1GTWX-0011-R1a-SM-CE6RL	0.460243342996543
GTEX-1GZ2Q-0011-R1a-SM-CJI2Y	0.602485336274651
GTEX-1GZHY-0011-R1a-SM-CE6RR	0.372973682061366
GTEX-1H1CY-0011-R1a-SM-CKZOZ	0.490521987711276
GTEX-1H1DG-0011-R1b-SM-CKZP1	0.565303487991348
GTEX-1H1ZS-0011-R1b-SM-A9G1E	0.542320495777544
GTEX-1H23P-0011-R1a-SM-ACKVC	0.475600372751261
GTEX-1H3NZ-0011-R1a-SM-CKZP5	0.527953579616644
GTEX-1H3O1-0011-R1b-SM-CL554	0.614135273706336
GTEX-1H3VE-0011-R1a-SM-A9G1K	0.430216471434907
GTEX-1H4P4-0011-R1b-SM-CL54V	0.366321534060408
GTEX-1HBPI-0011-R1b-SM-A9SKF	0.585298308681653
GTEX-1HGF4-0011-R1a-SM-CJI3S	0.417221496137895
GTEX-1HR98-0011-R1a-SM-ARZLQ	0.367969199161225
GTEX-1HSKV-0011-R1b-SM-CMKH7	0.53577684253338
GTEX-1HSMO-0011-R1a-SM-CM2SV	0.438243701403185
GTEX-1HT8W-0011-R1b-SM-CJI3V	0.514031999295023
GTEX-1I1GQ-0011-R1a-SM-CY8GG	0.538290877544088
GTEX-1I1GS-0011-R1a-SM-CJI43	0.518715307050368
GTEX-1I1GV-0011-R1a-SM-CL559	0.430140788901998
GTEX-1I1HK-0011-R1b-SM-CM2T7	0.464190120292919
GTEX-1ICLZ-0011-R1b-SM-A9SM3	0.569095390456889
GTEX-1IDJH-0011-R1b-SM-ARU6U	0.585257532814146
GTEX-1IKK5-0011-R1b-SM-CE6SQ	0.500159381835981
GTEX-1IOXB-0011-R1a-SM-D4P27	0.561286539924325
GTEX-1IY9M-0011-R1a-SM-EXURZ	0.624004870755584
GTEX-1J1OQ-0011-R1a-SM-A9G1Z	0.471765795742157
GTEX-1J8Q2-0011-R1a-SM-D4P2D	0.374728789514017
GTEX-1LB8K-0011-R1b-SM-EZ6MV	0.567770487513337
GTEX-1LG7Y-0011-R1a-SM-EYYWV	0.451039747724407
GTEX-N7MS-0011-R1a-SM-2HMJG	0.56914117648861
GTEX-N7MT-0011-R1a-SM-CNPO1	0.534992133135901
GTEX-NL3H-0011-R1a-SM-48TDJ	0.396109647736809
GTEX-NPJ7-0011-R1a-SM-3GACT	0.461989908125531
GTEX-NPJ8-0011-R1a-SM-33HCB	0.410709508125389
GTEX-OHPN-0011-R1A-SM-2I5GB	0.389276090686954
GTEX-P44G-0011-R1A-SM-2I3FE	0.529030794824185
GTEX-P44H-0011-R1A-SM-3NM8J	0.623262064909661
GTEX-PVOW-0011-R1A-SM-32PL6	0.569320783674296
GTEX-PWO3-0011-R1A-SM-2I5EW	0.465774109652168
GTEX-Q2AG-0011-R1A-SM-2HMJI	0.62356539211559
GTEX-QDT8-0011-R1A-SM-32PKS	0.529220531753115
GTEX-QMR6-0011-R1A-SM-32PKW	0.5862102449261
GTEX-QVJO-0011-R1A-SM-2S1QI	0.58970048732081
GTEX-QVUS-0011-R1A-SM-3GAD2	0.656668869025212
GTEX-R55E-0011-R1A-SM-2TC6N	0.527537707930095
GTEX-RNOR-0011-R1A-SM-CNNP5	0.528868090173703
GTEX-S7SE-0011-R1A-SM-2XCDE	0.459877496068842
GTEX-T5JC-0011-R1A-SM-32PM6	0.533358376297292
GTEX-T6MN-0011-R1A-SM-32QOY	0.626895916727808
GTEX-TSE9-0011-R1A-SM-3DB7E	0.464405103137667
GTEX-UTHO-0011-R1A-SM-3GIJO	0.514738972401731
GTEX-WHSE-0011-R1A-SM-3P5ZK	0.608149519404142
GTEX-WL46-0011-R1A-SM-3LK6M	0.60295995207843
GTEX-WVLH-0011-R1A-SM-4MVOK	0.484240042343174
GTEX-WWYW-0011-R1A-SM-3TW8G	0.62081088422669
GTEX-WZTO-0011-R1B-SM-3NMAR	0.618689162237203
GTEX-X4EP-0011-R1A-SM-3P624	0.675226044259715
GTEX-X4XX-0011-R1B-SM-3P622	0.522778353850964
GTEX-X585-0011-R1B-SM-46MVE	0.648428491022152
GTEX-XMD1-0011-R1A-SM-4AT4C	0.496948560851756
GTEX-Y8DK-0011-R1A-SM-4RGLO	0.411670786549919
GTEX-YFC4-0011-R1a-SM-4V6EH	0.528831821060363
GTEX-YJ89-0011-R1a-SM-4RGLS	0.370810764982722
GTEX-ZAB4-0011-R1a-SM-4RGNO	0.589608961011993
GTEX-ZDXO-0011-R1a-SM-4WKF4	0.509378670017012
GTEX-ZE7O-0011-R1a-SM-57WDM	0.339030719433089
GTEX-ZF28-0011-R1a-SM-4WWD1	0.371708305913197
GTEX-ZUA1-0011-R1a-SM-4YCE2	0.504758271786335
GTEX-ZVZQ-0011-R1a-SM-57WBU	0.373591606828715
