## Additional file 6 for "Transcriptome diversity is a systematic source of bias in RNA-sequencing data": gtex_Brain_Hypothalamus.txt

sample_id	transcriptome_diversity
GTEX-1192X-0011-R8b-SM-DO11U	0.66675304692573
GTEX-11DXY-0011-R8a-SM-DO11M	0.598453515695307
GTEX-11DYG-0011-R8a-SM-DO93F	0.479535279229242
GTEX-11DZ1-0011-R8b-SM-DNZZI	0.534608626138527
GTEX-11EI6-0011-R8a-SM-DO93M	0.377236493754604
GTEX-11EMC-0011-R8b-SM-DO91Z	0.40506863634452
GTEX-11GSP-0011-R8b-SM-5NQ79	0.526473885913085
GTEX-11H98-0011-R8a-SM-5NQ8V	0.594985746447708
GTEX-11OF3-0011-R8b-SM-57WCS	0.576308863218229
GTEX-11ONC-0011-R8b-SM-5NQ87	0.531622619137092
GTEX-11TTK-0011-R8b-SM-DO111	0.518450273947304
GTEX-11WQC-0011-R8b-SM-57WCH	0.50805887917594
GTEX-11WQK-0011-R8a-SM-5BC7C	0.386055270397983
GTEX-11ZTS-0011-R8a-SM-57WDI	0.419650919538235
GTEX-11ZUS-0011-R8a-SM-5BC73	0.6254175891046
GTEX-12WSA-0011-R8a-SM-5P9EX	0.547683563533968
GTEX-12WSM-0011-R8a-SM-5DUWJ	0.513842252739289
GTEX-12ZZX-0011-R8a-SM-5DUW8	0.579468968845493
GTEX-13112-0011-R8b-SM-664OV	0.400070688071987
GTEX-1313W-0011-R8a-SM-5DUVM	0.569352855392459
GTEX-131XH-0011-R8a-SM-5EGLL	0.625854787387915
GTEX-131XW-0011-R8a-SM-5DUWY	0.369931639136475
GTEX-132Q8-0011-R8b-SM-5DUWX	0.448508507446983
GTEX-1399T-0011-R8b-SM-5IJD8	0.567089918346664
GTEX-139TS-0011-R8a-SM-5J1NP	0.40785154090346
GTEX-13CF2-0011-R8b-SM-5IJCX	0.515325502944239
GTEX-13CIG-0011-R8b-SM-5LZX5	0.621070437476772
GTEX-13FLV-0011-R8a-SM-5LZZE	0.560638790868885
GTEX-13FLW-0011-R8b-SM-5J1MZ	0.522532962644996
GTEX-13FXS-0011-R8a-SM-5J1MN	0.569823834019253
GTEX-13G51-0011-R8b-SM-5LZZ4	0.617179508260512
GTEX-13IVO-0011-R8a-SM-5L3DY	0.467350673261731
GTEX-13JVG-0011-R8a-SM-5KM3E	0.509191026410884
GTEX-13N1W-0011-R8a-SM-5MR56	0.595203398539271
GTEX-13NYB-0011-R8a-SM-5KM4R	0.598083608511737
GTEX-13NYS-0011-R8a-SM-5MR5H	0.53198473023988
GTEX-13NZ8-0011-R8b-SM-5KM48	0.394441616286051
GTEX-13NZA-0011-R8b-SM-5KM2Q	0.501151706429399
GTEX-13O3O-0011-R8b-SM-5LUAL	0.495691644475183
GTEX-13O3Q-0011-R8b-SM-5KM2J	0.631851500554678
GTEX-13OVH-0011-R8b-SM-5MR35	0.547368820075733
GTEX-13OVJ-0011-R8b-SM-5L3FS	0.566176734956
GTEX-13OVL-0011-R8a-SM-5L3HH	0.455686092221194
GTEX-13OW5-0011-R8a-SM-5L3GQ	0.489629780180559
GTEX-13OW6-0011-R8a-SM-5L3GF	0.653698937208248
GTEX-13OW7-0011-R8b-SM-5L3HR	0.601582851368052
GTEX-13OW8-0011-R8a-SM-5L3G5	0.397834284356673
GTEX-13PDP-0011-R8b-SM-5O9CS	0.424580365528413
GTEX-13QIC-0011-R8b-SM-5O9CV	0.548922190334275
GTEX-13QJC-0011-R8b-SM-5S2U6	0.404900811712552
GTEX-13RTJ-0011-R8b-SM-5O9DL	0.594767087057639
GTEX-13SLW-0011-R8b-SM-5SI64	0.587666436570931
GTEX-13SLX-0011-R8b-SM-5PNWZ	0.548370062173415
GTEX-13X6I-0011-R8a-SM-5PNZF	0.522343290338666
GTEX-13X6J-0011-R8b-SM-5PNUA	0.487014031221366
GTEX-13X6K-0011-R8b-SM-5PNZ4	0.674548376191882
GTEX-1445S-0011-R8a-SM-5PNWX	0.452148111965786
GTEX-144GL-0011-R8a-SM-5Q5B1	0.480654739141828
GTEX-145LS-0011-R8b-SM-5PNXA	0.631511167282948
GTEX-145LU-0011-R8b-SM-5PNZG	0.521745219265435
GTEX-145MH-0011-R8a-SM-5PNUL	0.517569003978332
GTEX-145MI-0011-R8b-SM-5PNZ9	0.43235282380541
GTEX-14753-0011-R8b-SM-5S2U1	0.334845322307427
GTEX-1477Z-0011-R8b-SM-5S2RG	0.425468233888464
GTEX-147F4-0011-R8b-SM-5S2UN	0.451566359046164
GTEX-14ASI-0011-R8b-SM-5S2UB	0.568533247776507
GTEX-14BIL-0011-R8b-SM-69LQK	0.423543741629864
GTEX-14C5O-0011-R8a-SM-5YYAG	0.670637167482705
GTEX-14JIY-0011-R8a-SM-6AJAP	0.554176154356733
GTEX-14LLW-0011-R8a-SM-62LFG	0.58427063177205
GTEX-14LZ3-0011-R8b-SM-COH3M	0.463709819577926
GTEX-14PJM-0011-R8b-SM-69LPD	0.555603819694681
GTEX-14PJO-0011-R8a-SM-6AJAL	0.458405801280564
GTEX-14PN4-0011-R8a-SM-6EU1H	0.589179802748793
GTEX-14PQA-0011-R8b-SM-6AJAB	0.50665161398196
GTEX-15CHQ-0011-R8b-SM-CNPO4	0.5862460896584
GTEX-15DCD-0011-R8b-SM-7KUEF	0.537337969521222
GTEX-15ER7-0011-R8a-SM-7KUL2	0.584929411787253
GTEX-15G19-0011-R8b-SM-7KUL1	0.469477675210403
GTEX-16GPK-0011-R8a-SM-79OMQ	0.503594555444307
GTEX-16NPV-0011-R8a-SM-7EPH8	0.455800902783341
GTEX-16XZZ-0011-R8b-SM-7LT8S	0.399256700150346
GTEX-16YQH-0011-R8a-SM-7DUFB	0.651455692769584
GTEX-16Z82-0011-R8a-SM-7DUEX	0.570538767629162
GTEX-17EVP-0011-R8b-SM-7DUF9	0.596314141755918
GTEX-17EVQ-0011-R8a-SM-7189T	0.491170807786866
GTEX-17F97-0011-R8a-SM-7DUET	0.570738592584702
GTEX-17HG3-0011-R8a-SM-79OK7	0.51867185208285
GTEX-17HII-0011-R8a-SM-79OK6	0.586159805879118
GTEX-183WM-0011-R8a-SM-7189W	0.392994283469462
GTEX-18464-0011-R8a-SM-72D4Z	0.594803338372666
GTEX-18465-0011-R8b-SM-7LG6O	0.452345315650543
GTEX-1A3MX-0011-R8a-SM-7P8PI	0.577966029918754
GTEX-1A8G6-0011-R8a-SM-7P8PD	0.464145562348635
GTEX-1A8G7-0011-R8a-SM-7P8S6	0.453881851461363
GTEX-1AX9I-0011-R8a-SM-7P8PJ	0.614370916152154
GTEX-1B8L1-0011-R8b-SM-7P8ST	0.598192623795243
GTEX-1B8SF-0011-R8b-SM-7P8SX	0.464750020162834
GTEX-1B8SG-0011-R8b-SM-7IGNW	0.45628160267992
GTEX-1B933-0011-R8a-SM-9QEGX	0.654139696696655
GTEX-1B996-0011-R8b-SM-79OOS	0.609816765377164
GTEX-1BAJH-0011-R8a-SM-7MXUB	0.462106741375531
GTEX-1C64N-0011-R8b-SM-7MGXE	0.352140679766266
GTEX-1C6VR-0011-R8b-SM-7MXUF	0.630492436532455
GTEX-1C6WA-0011-R8b-SM-7P8S7	0.493142753194818
GTEX-1CAMQ-0011-R8a-SM-ARU85	0.34124607058512
GTEX-1CB4G-0011-R8b-SM-9WG7H	0.428615487908509
GTEX-1CB4H-0011-R8b-SM-CJI26	0.408116196330152
GTEX-1CB4J-0011-R8a-SM-9QEHU	0.501651417172053
GTEX-1E1VI-0011-R8b-SM-ARU8E	0.534670229300734
GTEX-1E2YA-0011-R8a-SM-CKZNG	0.435857936232608
GTEX-1EMGI-0011-R8b-SM-9QEID	0.610815360238933
GTEX-1F48J-0011-R8a-SM-9OSWW	0.589743926327512
GTEX-1F52S-0011-R8a-SM-9OSXA	0.471356474772881
GTEX-1F6I4-0011-R8a-SM-9QEIA	0.446316422094374
GTEX-1F6IF-0011-R8a-SM-9OSX5	0.521283182915682
GTEX-1F75A-0011-R8a-SM-CL539	0.468056996253223
GTEX-1F75W-0011-R8a-SM-9QEI4	0.522968207610172
GTEX-1F88E-0011-R8a-SM-CJI2H	0.518924089825015
GTEX-1GF9V-0011-R8b-SM-CE6RB	0.583286692122558
GTEX-1GF9W-0011-R8b-SM-9QEIR	0.545140377071523
GTEX-1GMR8-0011-R8a-SM-CKZNX	0.580488812549352
GTEX-1GN1U-0011-R8a-SM-CL537	0.558942769473061
GTEX-1GN1V-0011-R8a-SM-CKZNV	0.392706343904261
GTEX-1GN2E-0011-R8a-SM-CE6RK	0.459091987374684
GTEX-1GN73-0011-R8b-SM-CKZNY	0.638940504378249
GTEX-1GTWX-0011-R8a-SM-CE6RM	0.575799563266822
GTEX-1GZ2Q-0011-R8a-SM-CE6RO	0.530342207949753
GTEX-1GZ4I-0011-R8b-SM-9WG76	0.475686543030129
GTEX-1GZHY-0011-R8b-SM-9OSWK	0.392876450872258
GTEX-1H1CY-0011-R8b-SM-CJI31	0.527965545385333
GTEX-1H1DG-0011-R8a-SM-CL54Z	0.585896385037856
GTEX-1H1ZS-0011-R8b-SM-A9SKA	0.500850676959019
GTEX-1H23P-0011-R8b-SM-A9G1G	0.368650882896471
GTEX-1H3NZ-0011-R8a-SM-CKZP6	0.638447461298715
GTEX-1H3O1-0011-R8a-SM-CL555	0.531151013284929
GTEX-1H3VE-0011-R8b-SM-A9G1L	0.754066771338155
GTEX-1HB9E-0011-R8b-SM-A9G1O	0.658125239836987
GTEX-1HBPH-0011-R8b-SM-CL556	0.649655869867925
GTEX-1HBPI-0011-R8a-SM-A9G1S	0.401996792242824
GTEX-1HCU6-0011-R8a-SM-CJI3R	0.464797444884597
GTEX-1HCVE-0011-R8a-SM-ARU7A	0.452228047165913
GTEX-1HFI6-0011-R8a-SM-ARZLP	0.605493206610117
GTEX-1HGF4-0011-R8b-SM-CKZP9	0.496553611476212
GTEX-1HSKV-0011-R8a-SM-CL54X	0.516797633704357
GTEX-1HT8W-0011-R8b-SM-CM2SX	0.587767619868958
GTEX-1I1CD-0011-R8b-SM-CJI3X	0.503150732594947
GTEX-1I1GQ-0011-R8a-SM-C1YRS	0.658946794681847
GTEX-1I1GS-0011-R8b-SM-CKZPE	0.511516500527526
GTEX-1I1HK-0011-R8b-SM-E8VN9	0.466101745363575
GTEX-1ICLZ-0011-R8b-SM-ACKX4	0.50690641370897
GTEX-1IDJH-0011-R8b-SM-ARZLL	0.603052274459501
GTEX-1IKK5-0011-R8b-SM-CJI45	0.616766155002651
GTEX-1IKOH-0011-R8a-SM-A9SKG	0.43563990052434
GTEX-1IY9M-0011-R8a-SM-EYYWW	0.629992720834369
GTEX-1J1OQ-0011-R8a-SM-ACKVE	0.508006470789935
GTEX-1J8Q2-0011-R8b-SM-D4P2E	0.533530966562459
GTEX-1RLM8-0011-R8a-SM-EYYXR	0.600923099891606
GTEX-N7MS-0011-R8a-SM-2YUMK	0.599165429892319
GTEX-N7MT-0011-R8a-SM-2I5GU	0.514065462789625
GTEX-NL3H-0011-R8a-SM-DIPDY	0.430708062746996
GTEX-NL4W-0011-R8a-SM-2I3G4	0.539599345867375
GTEX-NPJ7-0011-R8a-SM-2I3G2	0.600582762224302
GTEX-NPJ8-0011-R8a-SM-2HMLG	0.692008463777546
GTEX-OHPN-0011-R8A-SM-33HBT	0.398778238691629
GTEX-OXRN-0011-R8A-SM-E9TI1	0.359200227884478
GTEX-P44H-0011-R8A-SM-2XCEL	0.592197524614795
GTEX-PWO3-0011-R8A-SM-2I5GD	0.58305452975702
GTEX-Q2AG-0011-R8A-SM-2HMK5	0.49512261061396
GTEX-QDT8-0011-R8A-SM-32PKE	0.512599780133474
GTEX-QMR6-0011-R8A-SM-32PKJ	0.683593862140185
GTEX-QVJO-0011-R8A-SM-447C7	0.592511146968906
GTEX-QVUS-0011-R8A-SM-3GAD7	0.665289297243322
GTEX-R55E-0011-R8A-SM-2TC66	0.565582557886097
GTEX-RNOR-0011-R8A-SM-EZ6MN	0.543459494336565
GTEX-RU72-0011-R8A-SM-2TF61	0.594707044894383
GTEX-S7SE-0011-R8A-SM-2XCDG	0.557877939102421
GTEX-T5JC-0011-R8A-SM-32PLM	0.653784540706089
GTEX-T6MN-0011-R8A-SM-32QP3	0.614120291094496
GTEX-TSE9-0011-R8A-SM-3DB7R	0.547954021070857
GTEX-WHSE-0011-R8A-SM-3P5Z1	0.62994608557438
GTEX-WVLH-0011-R8A-SM-3MJFC	0.443388428593273
GTEX-WWYW-0011-R8A-SM-3NB3S	0.53002564774854
GTEX-WZTO-0011-R8A-SM-4E3II	0.622425716292484
GTEX-X261-0011-R8A-SM-4E3I5	0.632694616684051
GTEX-X4EP-0011-R8B-SM-4QASL	0.783336777949919
GTEX-X4XX-0011-R8B-SM-46MWM	0.583238203537524
GTEX-X4XY-0011-R8A-SM-46MVC	0.373831403841712
GTEX-X585-0011-R8A-SM-46MUX	0.743251614401216
GTEX-XLM4-0011-R8A-SM-4AT44	0.69127566104231
GTEX-XMD1-0011-R8A-SM-4AT48	0.670447555983194
GTEX-Y8DK-0011-R8B-SM-EYYVQ	0.441622867560188
GTEX-YFC4-0011-R8a-SM-4SOK3	0.569550048409964
GTEX-YJ89-0011-R8b-SM-4SOK8	0.480424547383794
GTEX-Z93S-0011-R8a-SM-4RGNL	0.566013954001734
GTEX-ZAB4-0011-R8b-SM-4SOKF	0.554477470298972
GTEX-ZDXO-0011-R8a-SM-4WWD7	0.50533570499688
GTEX-ZF28-0011-R8a-SM-4WWFW	0.405394095485184
GTEX-ZUA1-0011-R8b-SM-51MST	0.505391758681536
GTEX-ZVT3-0011-R8b-SM-57WDJ	0.499872162530896
GTEX-ZVZQ-0011-R8a-SM-51MR5	0.449953140254392
GTEX-ZXG5-0011-R8a-SM-57WD1	0.415147317823176
