## Additional file 6 for "Transcriptome diversity is a systematic source of bias in RNA-sequencing data": gtex_Brain_Nucleus_accumbens_basal_ganglia.txt

sample_id	transcriptome_diversity
GTEX-1192X-0011-R6a-SM-DNZZB	0.577616277245284
GTEX-11DXW-0011-R6a-SM-DO11N	0.491027535927438
GTEX-11DXY-0011-R6a-SM-DNZZF	0.583837250026681
GTEX-11DYG-0011-R6a-SM-DO936	0.567337379849547
GTEX-11DZ1-0011-R6b-SM-DNZZG	0.563077814832714
GTEX-11GSP-0011-R6b-SM-57WBQ	0.502236343334165
GTEX-11NUK-0011-R6a-SM-DO93O	0.559695577852317
GTEX-11NV4-0011-R6a-SM-57WD5	0.530380685851952
GTEX-11O72-0011-R6a-SM-DNZZQ	0.46916621368307
GTEX-11OF3-0011-R6b-SM-57WBG	0.538678397332756
GTEX-11ONC-0011-R6a-SM-DO12A	0.489432273096071
GTEX-11PRG-0011-R6b-SM-DO923	0.519357498979336
GTEX-11TTK-0011-R6b-SM-DNZZW	0.49121650887457
GTEX-11WQC-0011-R6a-SM-5BC77	0.420283889183689
GTEX-12584-0011-R6a-SM-5NQ7C	0.37349628828455
GTEX-12WSC-0011-R6b-SM-5LU99	0.574797044836736
GTEX-12WSD-0011-R6b-SM-5P9JU	0.576626074374106
GTEX-12WSE-0011-R6b-SM-5LZV5	0.455119959185718
GTEX-12WSF-0011-R6b-SM-5HL8W	0.501788172049961
GTEX-12WSH-0011-R6b-SM-5P9F4	0.522203269386111
GTEX-12WSM-0011-R6b-SM-5EQ6N	0.457104639709194
GTEX-12ZZW-0011-R6a-SM-5DUVZ	0.434810314360097
GTEX-12ZZX-0011-R6a-SM-5HL8L	0.588020858533556
GTEX-12ZZY-0011-R6b-SM-5EGLA	0.567454229233052
GTEX-12ZZZ-0011-R6b-SM-5EQ5B	0.501895936000008
GTEX-13112-0011-R6b-SM-5DUVK	0.494406328786366
GTEX-1313W-0011-R6a-SM-5K7XO	0.568205757823102
GTEX-131XH-0011-R6a-SM-5KM2G	0.631865825179549
GTEX-131XW-0011-R6b-SM-5K7XY	0.360804722423014
GTEX-132Q8-0011-R6a-SM-5K7YN	0.593742309627439
GTEX-1399T-0011-R6b-SM-5K7YL	0.532747515191961
GTEX-139TS-0011-R6a-SM-5J2OB	0.364676668775766
GTEX-139TT-0011-R6b-SM-5J2ON	0.55008835855504
GTEX-13FHO-0011-R6b-SM-5LZX1	0.479068332068422
GTEX-13FHP-0011-R6b-SM-5LZY6	0.41366574975325
GTEX-13FLV-0011-R6a-SM-5KLZ4	0.589531157670804
GTEX-13FLW-0011-R6b-SM-5L3EN	0.578433901086695
GTEX-13FXS-0011-R6b-SM-5L3F7	0.540223777298095
GTEX-13G51-0011-R6b-SM-5LZX4	0.547127995971968
GTEX-13IVO-0011-R6b-SM-5K7X9	0.349792246445554
GTEX-13JUV-0011-R6b-SM-5LZYG	0.504968656405433
GTEX-13JVG-0011-R6a-SM-5MR3E	0.46786464075861
GTEX-13N1W-0011-R6a-SM-5MR43	0.594202640768015
GTEX-13N2G-0011-R6b-SM-5MR3P	0.564441236235858
GTEX-13NYB-0011-R6b-SM-5MR51	0.575911869143236
GTEX-13NYS-0011-R6b-SM-5MR3R	0.589919987796842
GTEX-13O3O-0011-R6b-SM-5P9GY	0.56142388199128
GTEX-13O3Q-0011-R6a-SM-5KM2V	0.591960732562319
GTEX-13OVH-0011-R6b-SM-5LUAX	0.48217468904102
GTEX-13OVJ-0011-R6b-SM-5L3GH	0.587657573704784
GTEX-13OVL-0011-R6a-SM-5L3G4	0.580161553347488
GTEX-13OW5-0011-R6b-SM-5O9BW	0.494556229145948
GTEX-13OW6-0011-R6b-SM-5L3GR	0.632420804180893
GTEX-13OW8-0011-R6b-SM-5L3I3	0.450280487456418
GTEX-13PDP-0011-R6b-SM-5O9D5	0.348269423543766
GTEX-13PL6-0011-R6a-SM-5O9C5	0.34568184016099
GTEX-13QJC-0011-R6a-SM-5S2VI	0.511658234708088
GTEX-13RTJ-0011-R6a-SM-5SI74	0.606915795513495
GTEX-13S7M-0011-R6b-SM-5O9D8	0.441204248059074
GTEX-13SLW-0011-R6a-SM-5O9BH	0.402316536919022
GTEX-13SLX-0011-R6a-SM-5PNX4	0.583352153792956
GTEX-13VXU-0011-R6a-SM-5SI71	0.604141584130639
GTEX-13X6J-0011-R6a-SM-5PNUB	0.560650887555873
GTEX-13X6K-0011-R6a-SM-5P9K6	0.633748561377031
GTEX-1445S-0011-R6b-SM-5PNUF	0.444067892337455
GTEX-144GL-0011-R6a-SM-5P9HW	0.520592285130116
GTEX-144GO-0011-R6b-SM-5S2V7	0.528632156769636
GTEX-145LS-0011-R6b-SM-5PNWL	0.618206037675725
GTEX-145LU-0011-R6a-SM-5S2V6	0.437077806047401
GTEX-145MH-0011-R6a-SM-5PNZ7	0.586414438269585
GTEX-145MI-0011-R6a-SM-5PNZA	0.412906357536195
GTEX-14753-0011-R6b-SM-5S2UD	0.343060362497678
GTEX-147F4-0011-R6b-SM-5S2UP	0.476600473859369
GTEX-147GR-0011-R6b-SM-5S2RO	0.544849115368149
GTEX-14ABY-0011-R6a-SM-5PNWR	0.596701257637228
GTEX-14ASI-0011-R6a-SM-5S2UZ	0.511154326635709
GTEX-14BIM-0011-R6b-SM-5S2VB	0.553224176349882
GTEX-14BIN-0011-R6a-SM-5S2RH	0.568464601603115
GTEX-14BMV-0011-R6b-SM-5YY9I	0.612068926607341
GTEX-14C5O-0011-R6a-SM-5YYB6	0.60098022974136
GTEX-14E7W-0011-R6b-SM-5ZZV3	0.583955945292631
GTEX-14JG1-0011-R6b-SM-5YYAU	0.552653313291467
GTEX-14JIY-0011-R6b-SM-68714	0.602019169865772
GTEX-14LZ3-0011-R6a-SM-D3L8C	0.483381060215972
GTEX-14PHW-0011-R6b-SM-5YYAR	0.339043267980281
GTEX-14PJM-0011-R6a-SM-6872G	0.618128391372068
GTEX-14PN4-0011-R6b-SM-69LQU	0.573667907300948
GTEX-14PQA-0011-R6b-SM-6AJAM	0.505120125107217
GTEX-15CHQ-0011-R6b-SM-69LOX	0.648913744732819
GTEX-15DCD-0011-R6b-SM-6M46L	0.562300781388357
GTEX-15DYW-0011-R6b-SM-6PALA	0.553478117597671
GTEX-15EO6-0011-R6a-SM-7KULK	0.497828497944172
GTEX-15ER7-0011-R6a-SM-6M46M	0.5933511248225
GTEX-15G19-0011-R6b-SM-7KUM3	0.436479533122504
GTEX-15RJE-0011-R6a-SM-7DHL8	0.585750080254102
GTEX-16XZZ-0011-R6a-SM-7IGNE	0.365229255594691
GTEX-16YQH-0011-R6b-SM-7938T	0.633081438303903
GTEX-16Z82-0011-R6a-SM-7IGLV	0.387264495607145
GTEX-17EVP-0011-R6b-SM-7LT99	0.596084217894341
GTEX-17EVQ-0011-R6a-SM-7189U	0.407327307633958
GTEX-17F97-0011-R6a-SM-7EPGS	0.567554396557343
GTEX-17HG3-0011-R6b-SM-79OK8	0.526276380929718
GTEX-17HHY-0011-R6b-SM-7189Z	0.556104413765954
GTEX-17JCI-0011-R6a-SM-72D6D	0.440251688754826
GTEX-17MF6-0011-R6b-SM-7LG6G	0.518352325854097
GTEX-183WM-0011-R6b-SM-72D66	0.494010098549178
GTEX-18464-0011-R6a-SM-731CA	0.632368962694278
GTEX-18465-0011-R6a-SM-7LG6M	0.464106201394296
GTEX-18A6Q-0011-R6a-SM-7LG6R	0.542604245850408
GTEX-1A3MX-0011-R6a-SM-7P8S9	0.559988997151533
GTEX-1A8G6-0011-R6b-SM-7P8PE	0.364325172056254
GTEX-1AX9I-0011-R6a-SM-7P8PK	0.572591099707593
GTEX-1B8L1-0011-R6b-SM-7P8SU	0.564599494647512
GTEX-1B8SF-0011-R6b-SM-7MXUD	0.544562204563466
GTEX-1B933-0011-R6b-SM-79OOQ	0.623751897618548
GTEX-1B996-0011-R6b-SM-793AQ	0.689891574242493
GTEX-1BAJH-0011-R6b-SM-7MXT2	0.466833019266646
GTEX-1C64N-0011-R6a-SM-7IGO9	0.35780684715226
GTEX-1C6VR-0011-R6a-SM-7MXU8	0.542341665158033
GTEX-1C6WA-0011-R6a-SM-7PBYP	0.563014301613727
GTEX-1CB4G-0011-R6b-SM-9QEGO	0.52148786291204
GTEX-1CB4H-0011-R6b-SM-CKZNK	0.387649015140424
GTEX-1CB4J-0011-R6b-SM-9WG7B	0.577645502049117
GTEX-1E1VI-0011-R6a-SM-9OSVJ	0.437668824339121
GTEX-1E2YA-0011-R6b-SM-CE6R2	0.322190111774417
GTEX-1EH9U-0011-R6a-SM-CJI2C	0.391109229183187
GTEX-1EKGG-0011-R6a-SM-CL538	0.543985918114305
GTEX-1EMGI-0011-R6a-SM-9OSVR	0.572355861311785
GTEX-1EN7A-0011-R6b-SM-9QEHW	0.356346920514041
GTEX-1EWIQ-0011-R6a-SM-ARU8G	0.351691395592517
GTEX-1EX96-0011-R6a-SM-9OSVV	0.528498897464177
GTEX-1F48J-0011-R6a-SM-CJI2F	0.543587622123819
GTEX-1F6I4-0011-R6a-SM-CE6R4	0.507038613995082
GTEX-1F6IF-0011-R6a-SM-9QEIO	0.588782368195015
GTEX-1F75A-0011-R6b-SM-9QEHD	0.589919496167757
GTEX-1F75B-0011-R6a-SM-ARZMI	0.404012090615124
GTEX-1F75W-0011-R6a-SM-9QEI5	0.511688294214857
GTEX-1F7RK-0011-R6b-SM-ARZMG	0.587882761014491
GTEX-1F88E-0011-R6a-SM-CKZNW	0.391359735342377
GTEX-1GF9V-0011-R6b-SM-CJI2Q	0.491067815729547
GTEX-1GF9W-0011-R6b-SM-9QEIE	0.502614027606574
GTEX-1GMR8-0011-R6b-SM-CE6RC	0.509870659547366
GTEX-1GMRU-0011-R6b-SM-A9G3B	0.435013320101696
GTEX-1GN1U-0011-R6a-SM-CKZNO	0.613069918430947
GTEX-1GN2E-0011-R6b-SM-9QEII	0.428708792627366
GTEX-1GN73-0011-R6b-SM-CJI2T	0.647334966002414
GTEX-1GTWX-0011-R6a-SM-A96RN	0.584654848781908
GTEX-1GZ2Q-0011-R6a-SM-9OSWM	0.512384358662131
GTEX-1GZ4I-0011-R6b-SM-9WG77	0.56916569654408
GTEX-1GZHY-0011-R6a-SM-9OSWL	0.418988022373176
GTEX-1H1CY-0011-R6b-SM-CE6RP	0.543816858353358
GTEX-1H1DG-0011-R6a-SM-A9SK8	0.58697674786543
GTEX-1H1ZS-0011-R6b-SM-A9G1F	0.588824036494312
GTEX-1H23P-0011-R6b-SM-A9G1H	0.39512207721308
GTEX-1H3NZ-0011-R6b-SM-A9G1N	0.53050794075731
GTEX-1H3O1-0011-R6b-SM-CL54U	0.480509196950669
GTEX-1H3VE-0011-R6b-SM-A9G1M	0.345615799484689
GTEX-1H4P4-0011-R6a-SM-ARZLR	0.38722762178172
GTEX-1HB9E-0011-R6b-SM-A9G1P	0.635222518182201
GTEX-1HBPH-0011-R6a-SM-CKZOV	0.501161254520567
GTEX-1HBPI-0011-R6b-SM-A9G1T	0.507122365986475
GTEX-1HBPM-0011-R6b-SM-ARU73	0.351619030090221
GTEX-1HFI6-0011-R6b-SM-CM2SR	0.699946771991142
GTEX-1HGF4-0011-R6a-SM-A96S1	0.50771477693321
GTEX-1HR9M-0011-R6a-SM-ARU6Z	0.488289108336702
GTEX-1HT8W-0011-R6a-SM-CM2SY	0.585729379701115
GTEX-1HUB1-0011-R6b-SM-ARU6W	0.475765241348864
GTEX-1I19N-0011-R6b-SM-CY8GC	0.545537436168025
GTEX-1I1CD-0011-R6b-SM-CJI3Y	0.553020881887824
GTEX-1I1GQ-0011-R6b-SM-CE6SE	0.498929866640116
GTEX-1I1GR-0011-R6a-SM-CMKHI	0.519229728973359
GTEX-1I1GS-0011-R6b-SM-CMKHE	0.49939960616414
GTEX-1I1GV-0011-R6b-SM-ARU6Q	0.584456934251254
GTEX-1I1HK-0011-R6b-SM-CM2T9	0.467845362509358
GTEX-1ICLZ-0011-R6b-SM-A9G3A	0.64191666386764
GTEX-1IDJH-0011-R6a-SM-A9SLZ	0.612875957126709
GTEX-1IGQW-0011-R6a-SM-CM2TC	0.409311687925715
GTEX-1IKK5-0011-R6b-SM-A9SLY	0.574562025317014
GTEX-1IKOH-0011-R6b-SM-A9G1W	0.375876859215856
GTEX-1IL2U-0011-R6a-SM-ARZLG	0.460591136050979
GTEX-1IY9M-0011-R6a-SM-D4P28	0.591365546346233
GTEX-1J1OQ-0011-R6a-SM-ARU86	0.499568679240699
GTEX-1J8Q2-0011-R6a-SM-CKZPG	0.558161918262568
GTEX-1JJEA-0011-R6a-SM-EXUS1	0.439829571112971
GTEX-1JMLX-0011-R6b-SM-EXUT9	0.649009539320115
GTEX-1LB8K-0011-R6a-SM-EXURT	0.382137397930459
GTEX-1LC47-0011-R6b-SM-EZ6MI	0.404796425133664
GTEX-1LH75-0011-R6a-SM-EXURS	0.647371180702197
GTEX-1LVA9-0011-R6a-SM-EYYWH	0.471679657230978
GTEX-1LVAO-0011-R6b-SM-EZ6MX	0.582741098929895
GTEX-1MA7X-0011-R6a-SM-EYYWR	0.525185624847104
GTEX-1MJK2-0011-R6a-SM-EXUS3	0.551043403693804
GTEX-1N2DW-0011-R6a-SM-EZ6MW	0.486209579423186
GTEX-1OJC4-0011-R6a-SM-EXOIM	0.597152506763768
GTEX-1R46S-0011-R6a-SM-EZ6N6	0.431696748569714
GTEX-1RLM8-0011-R6a-SM-EYYXS	0.371305791435312
GTEX-N7MS-0011-R6a-SM-2HMJ4	0.619950738881011
GTEX-N7MT-0011-R6a-SM-2I3G3	0.612521706708143
GTEX-NL3H-0011-R6a-SM-2I3G8	0.577425502131389
GTEX-NL4W-0011-R6a-SM-2I3GA	0.519608588100904
GTEX-NPJ7-0011-R6a-SM-2I3G7	0.559522923195926
GTEX-NPJ8-0011-R6a-SM-2HMKB	0.619738926621458
GTEX-OHPN-0011-R6A-SM-2I5FH	0.47266606568794
GTEX-P44G-0011-R6A-SM-2XCD3	0.579457291370798
GTEX-P44H-0011-R6A-SM-2XCF3	0.601484212308884
GTEX-PWO3-0011-R6A-SM-2I5F3	0.542780431279524
GTEX-Q2AG-0011-R6A-SM-2HML7	0.580809359691402
GTEX-QDT8-0011-R6A-SM-32PKI	0.481610334629048
GTEX-QMR6-0011-R6A-SM-32PKP	0.606914347978997
GTEX-QVJO-0011-R6A-SM-2S1QN	0.688027886314133
GTEX-QVUS-0011-R6A-SM-3GACX	0.557384894350589
GTEX-R55E-0011-R6A-SM-2TC5T	0.564592726344525
GTEX-RU72-0011-R6A-SM-2TF71	0.513852673552643
GTEX-S7PM-0011-R6A-SM-3NM8F	0.376749368320548
GTEX-S7SE-0011-R6A-SM-2XCD9	0.582172663961701
GTEX-T2IS-0011-R6A-SM-32QP2	0.571567835152097
GTEX-T5JC-0011-R6A-SM-D3L87	0.573810975968893
GTEX-T6MN-0011-R6A-SM-32QP8	0.639533912609147
GTEX-TSE9-0011-R6A-SM-3DB7L	0.517838884163668
GTEX-UTHO-0011-R6A-SM-3GIJW	0.57430969968729
GTEX-WHSE-0011-R6A-SM-3P5ZP	0.571435228048368
GTEX-WL46-0011-R6A-SM-3LK6X	0.608031954946831
GTEX-WVLH-0011-R6A-SM-3MJFZ	0.594869970144452
GTEX-WWYW-0011-R6A-SM-3NB3G	0.63833139947018
GTEX-WZTO-0011-R6B-SM-4E3J6	0.578235561907357
GTEX-X261-0011-R6B-SM-4E3J8	0.398592693304462
GTEX-X4EP-0011-R6A-SM-3P629	0.754803126157982
GTEX-X4XX-0011-R6B-SM-46MWP	0.579162757864346
GTEX-X4XY-0011-R6B-SM-46MVB	0.322518720351039
GTEX-X585-0011-R6A-SM-46MVJ	0.632161119644523
GTEX-XLM4-0011-R6A-SM-4AT4B	0.651734310825196
GTEX-XMD1-0011-R6A-SM-4AT5K	0.550569710766621
GTEX-Y8DK-0011-R6A-SM-4V6EG	0.560667387725993
GTEX-YFC4-0011-R6b-SM-4V6E1	0.534322416170687
GTEX-YJ89-0011-R6a-SM-4V6GN	0.492713614703854
GTEX-Z93S-0011-R6b-SM-4RGNJ	0.59304838307237
GTEX-ZAB4-0011-R6a-SM-4SOKD	0.511639096699179
GTEX-ZDXO-0011-R6a-SM-4WWCT	0.5350971292656
GTEX-ZE7O-0011-R6a-SM-57WCI	0.407086805729519
GTEX-ZE9C-0011-R6a-SM-4WWCW	0.508189255892804
GTEX-ZF28-0011-R6a-SM-4WKHI	0.448071544531307
GTEX-ZUA1-0011-R6b-SM-4YCDD	0.564106878038991
GTEX-ZV68-0011-R6a-SM-51MSR	0.382058980196185
GTEX-ZVT3-0011-R6a-SM-51MSU	0.398365274960344
GTEX-ZVZQ-0011-R6b-SM-57WAY	0.512693090597945
GTEX-ZXG5-0011-R6a-SM-57WBZ	0.509281218463015
