## Additional file 6 for "Transcriptome diversity is a systematic source of bias in RNA-sequencing data": gtex_Brain_Putamen_basal_ganglia.txt

sample_id	transcriptome_diversity
GTEX-1192X-0011-R7b-SM-DNZZC	0.553955631692599
GTEX-11DXW-0011-R7b-SM-DO119	0.402295745438201
GTEX-11DXY-0011-R7a-SM-DO11L	0.51891875294168
GTEX-11DYG-0011-R7b-SM-EXUS6	0.535175064489899
GTEX-11DZ1-0011-R7a-SM-DNZZH	0.517261924988495
GTEX-11GSP-0011-R7b-SM-57WC3	0.543737788707487
GTEX-11NUK-0011-R7a-SM-DO93P	0.488060277786436
GTEX-11NV4-0011-R7a-SM-57WDH	0.51104450759821
GTEX-11OF3-0011-R7a-SM-57WCG	0.496611897098272
GTEX-11ONC-0011-R7b-SM-DO93J	0.5210424067714
GTEX-11PRG-0011-R7a-SM-DNZZT	0.55664891389152
GTEX-11TTK-0011-R7b-SM-DNZZZ	0.554245655338081
GTEX-11WQC-0011-R7b-SM-5BC7A	0.379563273861184
GTEX-12WSA-0011-R7b-SM-5GU5U	0.494420311854879
GTEX-12WSC-0011-R7b-SM-5LU9L	0.596295825253719
GTEX-12WSD-0011-R7b-SM-5PNWE	0.490764342917088
GTEX-12WSE-0011-R7a-SM-5PNWF	0.341000854167222
GTEX-12WSF-0011-R7b-SM-5HL99	0.458789888856417
GTEX-12WSI-0011-R7b-SM-5GU78	0.584779765440937
GTEX-12WSM-0011-R7b-SM-5EGLD	0.445715290657964
GTEX-12ZZW-0011-R7a-SM-5DUWC	0.44548828826825
GTEX-12ZZX-0011-R7b-SM-5DUVV	0.485556246448063
GTEX-12ZZY-0011-R7a-SM-5EGLB	0.554786160988403
GTEX-12ZZZ-0011-R7b-SM-5EGLE	0.50126197130726
GTEX-13112-0011-R7b-SM-5DUVW	0.510748342164609
GTEX-1313W-0011-R7b-SM-5DUWL	0.498905354047615
GTEX-131YS-0011-R7a-SM-5IJDA	0.631950793583016
GTEX-132Q8-0011-R7b-SM-5N9F1	0.53639661276453
GTEX-139TS-0011-R7a-SM-5K7X7	0.337070893005844
GTEX-139TT-0011-R7b-SM-5J2MN	0.564473733958799
GTEX-13CF2-0011-R7b-SM-5K7UV	0.455782629373194
GTEX-13CZV-0011-R7b-SM-5LZXH	0.431486450595954
GTEX-13FHO-0011-R7b-SM-5LZXD	0.484871427866275
GTEX-13FHP-0011-R7b-SM-5LZYI	0.377720444668391
GTEX-13FLV-0011-R7b-SM-5K7WW	0.552556962247654
GTEX-13FLW-0011-R7b-SM-5L3EZ	0.514354493933906
GTEX-13FXS-0011-R7a-SM-5L3FC	0.48626746021583
GTEX-13G51-0011-R7b-SM-5LZXG	0.548645475061926
GTEX-13JUV-0011-R7b-SM-5LZZG	0.385311427633216
GTEX-13JVG-0011-R7b-SM-5MR3Q	0.457017060397715
GTEX-13N1W-0011-R7b-SM-5MR4F	0.563759870231798
GTEX-13N2G-0011-R7a-SM-5MR42	0.613159720459161
GTEX-13NYB-0011-R7a-SM-5MR5D	0.489600189650739
GTEX-13O3O-0011-R7b-SM-5P9GZ	0.499574044574593
GTEX-13O3Q-0011-R7a-SM-5KM38	0.531547252065636
GTEX-13OVJ-0011-R7a-SM-5L3G1	0.577131279857136
GTEX-13OVL-0011-R7a-SM-5P9GW	0.383307159410151
GTEX-13OW5-0011-R7a-SM-5O9C9	0.436599706824582
GTEX-13OW6-0011-R7b-SM-5L3H4	0.55839215564117
GTEX-13OW8-0011-R7a-SM-5L3FP	0.444908032757311
GTEX-13PVQ-0011-R7a-SM-5L3G3	0.484977577009299
GTEX-13QJC-0011-R7b-SM-5PNUM	0.439709577413973
GTEX-13RTJ-0011-R7b-SM-5P9JS	0.617560952111967
GTEX-13S7M-0011-R7a-SM-5O9DK	0.432176360591978
GTEX-13VXU-0011-R7b-SM-5SI72	0.518129768988688
GTEX-13X6I-0011-R7b-SM-5PNWP	0.555006090156784
GTEX-13X6J-0011-R7b-SM-5PNUC	0.513674867425021
GTEX-13X6K-0011-R7b-SM-5P9K7	0.519320670888119
GTEX-1445S-0011-R7b-SM-5PNUG	0.469185227502713
GTEX-144GL-0011-R7b-SM-5P9HX	0.45700683263395
GTEX-144GO-0011-R7b-SM-5S2TT	0.36202701681823
GTEX-145LS-0011-R7a-SM-5PNWM	0.561364218360726
GTEX-145MG-0011-R7b-SM-5P9JY	0.429074878998042
GTEX-145MH-0011-R7a-SM-5PNWH	0.578827935581823
GTEX-147GR-0011-R7a-SM-5S2RP	0.434067020527021
GTEX-14ABY-0011-R7b-SM-5PNWS	0.528439405980425
GTEX-14ASI-0011-R7b-SM-5YY9G	0.475935238822267
GTEX-14BIN-0011-R7b-SM-5S2RI	0.454350644361655
GTEX-14BMV-0011-R7b-SM-5YY9J	0.442835206685108
GTEX-14C5O-0011-R7b-SM-5YYAH	0.644782511094645
GTEX-14E7W-0011-R7b-SM-5ZZV4	0.401116105837196
GTEX-14JG1-0011-R7b-SM-5YYAV	0.494747691228005
GTEX-14LZ3-0011-R7a-SM-69LQN	0.361683440155007
GTEX-14PJM-0011-R7a-SM-6AJBX	0.51563734837229
GTEX-14PJO-0011-R7a-SM-664NR	0.49401980647294
GTEX-14PN4-0011-R7b-SM-69LQQ	0.573985567046555
GTEX-15CHQ-0011-R7b-SM-D4P1Q	0.665004450844351
GTEX-15DCD-0011-R7b-SM-6LPID	0.456352341028062
GTEX-15DYW-0011-R7a-SM-7KULG	0.449728467189312
GTEX-15EO6-0011-R7a-SM-6M46Q	0.530343813988654
GTEX-15ER7-0011-R7a-SM-6M46N	0.524555629130517
GTEX-15G19-0011-R7b-SM-6M479	0.433673606435649
GTEX-15RJE-0011-R7a-SM-7DHL9	0.614710793768258
GTEX-16YQH-0011-R7a-SM-79ON1	0.601241179173295
GTEX-16Z82-0011-R7a-SM-7MKGJ	0.460063079959503
GTEX-17EVP-0011-R7a-SM-7LTAN	0.517984073735305
GTEX-17EVQ-0011-R7a-SM-7EWDA	0.380175823961487
GTEX-17F97-0011-R7b-SM-7MGVY	0.498182301624162
GTEX-17HG3-0011-R7b-SM-7EPGR	0.449736051044552
GTEX-17HHY-0011-R7a-SM-718A1	0.422752836483745
GTEX-17HII-0011-R7a-SM-79OMS	0.427421380732093
GTEX-17MF6-0011-R7b-SM-7LG6J	0.389662215744356
GTEX-183WM-0011-R7b-SM-731AX	0.407407947258333
GTEX-18464-0011-R7b-SM-731CM	0.427144290892501
GTEX-18465-0011-R7b-SM-7LG6V	0.454150647490886
GTEX-1A3MX-0011-R7a-SM-7DUEM	0.550136185957717
GTEX-1A8G6-0011-R7b-SM-7MXTV	0.392426798346762
GTEX-1AX9I-0011-R7b-SM-7P8Q3	0.544053425040215
GTEX-1B8L1-0011-R7b-SM-9OSVK	0.50341282095099
GTEX-1B8SF-0011-R7b-SM-9OSVM	0.428234549580349
GTEX-1B933-0011-R7a-SM-7DUGX	0.598585298166081
GTEX-1B996-0011-R7b-SM-7IGNT	0.625778686792769
GTEX-1C64N-0011-R7a-SM-7IGOI	0.354979194953323
GTEX-1C6WA-0011-R7b-SM-7P8S8	0.468053878013375
GTEX-1CB4G-0011-R7b-SM-9QEGP	0.499062022607215
GTEX-1CB4H-0011-R7b-SM-CJI27	0.42677931810387
GTEX-1E1VI-0011-R7b-SM-9QEGR	0.3623056983966
GTEX-1E2YA-0011-R7a-SM-CJI1Z	0.34893855032226
GTEX-1EH9U-0011-R7a-SM-9QEGU	0.375536261588182
GTEX-1EKGG-0011-R7a-SM-CKZNN	0.467633086621033
GTEX-1EMGI-0011-R7b-SM-9QEH5	0.538965403398404
GTEX-1EN7A-0011-R7b-SM-9QEHX	0.346614826476066
GTEX-1EU9M-0011-R7b-SM-9OSVU	0.371951803527374
GTEX-1EX96-0011-R7a-SM-9OSVW	0.480735975868996
GTEX-1F48J-0011-R7a-SM-CJI2G	0.457491253987901
GTEX-1F52S-0011-R7b-SM-9QEH8	0.387287806696438
GTEX-1F6I4-0011-R7a-SM-CJI24	0.408347784717738
GTEX-1F75A-0011-R7b-SM-9QEHE	0.554803141086394
GTEX-1F75B-0011-R7a-SM-ARU84	0.38602743542512
GTEX-1F75W-0011-R7a-SM-9QEI6	0.464522264084311
GTEX-1GF9V-0011-R7a-SM-CJI2R	0.432949364929188
GTEX-1GF9W-0011-R7b-SM-9QEIF	0.399597731557508
GTEX-1GMR8-0011-R7b-SM-CJI2I	0.424826523315458
GTEX-1GMRU-0011-R7b-SM-A96TJ	0.409639691454899
GTEX-1GN2E-0011-R7b-SM-9QEIJ	0.401447440982482
GTEX-1GN73-0011-R7a-SM-CJI2U	0.555849299374197
GTEX-1GTWX-0011-R7a-SM-A96RO	0.513143406697795
GTEX-1GZ2Q-0011-R7b-SM-9OSWN	0.490464229940703
GTEX-1GZ4I-0011-R7b-SM-ARU71	0.415348041738474
GTEX-1H1CY-0011-R7a-SM-CJI32	0.47366410196109
GTEX-1H1DG-0011-R7b-SM-A96RR	0.500342032651878
GTEX-1H1ZS-0011-R7a-SM-CL54P	0.588237265454086
GTEX-1H23P-0011-R7b-SM-CKZP2	0.47022113048681
GTEX-1H3NZ-0011-R7a-SM-A9SKD	0.490226885201105
GTEX-1H3O1-0011-R7a-SM-CE6SJ	0.514656385423702
GTEX-1H3VE-0011-R7b-SM-CE6S9	0.421675803907958
GTEX-1H4P4-0011-R7b-SM-ARU77	0.332529854423082
GTEX-1HB9E-0011-R7b-SM-A9G1Q	0.57377991142336
GTEX-1HCU6-0011-R7b-SM-ARL77	0.58295990443466
GTEX-1HCVE-0011-R7b-SM-A9G1I	0.491089628989934
GTEX-1HFI6-0011-R7b-SM-CM2SS	0.585931138467561
GTEX-1HGF4-0011-R7a-SM-A96S2	0.479185842338999
GTEX-1HT8W-0011-R7b-SM-CMKH8	0.511321428438327
GTEX-1I1CD-0011-R7a-SM-CMKHA	0.598982575863487
GTEX-1I1GQ-0011-R7a-SM-CJI41	0.508218206549406
GTEX-1I1GS-0011-R7a-SM-CM2T6	0.425185054393011
GTEX-1I1GV-0011-R7a-SM-ARU6R	0.491195142788796
GTEX-1ICLZ-0011-R7a-SM-ARZLU	0.624728699447195
GTEX-1IDJH-0011-R7a-SM-A9SM1	0.606229526611937
GTEX-1IKJJ-0011-R7a-SM-ARZLH	0.593900004573628
GTEX-1IKK5-0011-R7b-SM-A9G39	0.530301232951819
GTEX-1IKOH-0011-R7b-SM-CKZPH	0.333369546462758
GTEX-1IOXB-0011-R7b-SM-CE6SM	0.477358352125699
GTEX-1IY9M-0011-R7a-SM-D4P49	0.562282827229792
GTEX-1J1OQ-0011-R7b-SM-ARU87	0.576063773629395
GTEX-1J8Q2-0011-R7a-SM-CKZPF	0.451282330256596
GTEX-1JJ6O-0011-R7b-SM-EXUTB	0.522685187958292
GTEX-1JMQK-0011-R7b-SM-EXUTF	0.495634560185465
GTEX-1LH75-0011-R7a-SM-EXOIF	0.591399385560354
GTEX-1LSNL-0011-R7a-SM-EYYWI	0.476281656109568
GTEX-1LVA9-0011-R7a-SM-EYYWG	0.375524730244496
GTEX-1LVAO-0011-R7a-SM-EYYWZ	0.555983926202212
GTEX-1MA7X-0011-R7b-SM-EYYWS	0.385215540371613
GTEX-1MJK2-0011-R7a-SM-EXUS4	0.489470049373693
GTEX-1OJC4-0011-R7a-SM-EYYX4	0.508830582015689
GTEX-1R46S-0011-R7b-SM-EXUTH	0.359800091993314
GTEX-N7MS-0011-R7a-SM-2HMKN	0.483306037843701
GTEX-N7MT-0011-R7a-SM-2I3FZ	0.548205142674787
GTEX-NL3H-0011-R7a-SM-2I3G5	0.398275372883717
GTEX-NPJ7-0011-R7a-SM-EV79B	0.401231517186372
GTEX-NPJ8-0011-R7a-SM-2HMJV	0.45807558416302
GTEX-OHPN-0011-R7A-SM-2I5FI	0.433133870697277
GTEX-P44G-0011-R7A-SM-2I3F9	0.459776266892063
GTEX-Q2AG-0011-R7A-SM-2HMJP	0.507271219983937
GTEX-QDT8-0011-R7A-SM-32PKF	0.610377270384773
GTEX-QMR6-0011-R7A-SM-32PKL	0.466681892252592
GTEX-QVJO-0011-R7A-SM-2S1QO	0.652999648461065
GTEX-R55E-0011-R7A-SM-2TC5Z	0.533629267016004
GTEX-RNOR-0011-R7A-SM-2TF4V	0.553425971203731
GTEX-RU72-0011-R7A-SM-2TF5U	0.408183406239245
GTEX-S7SE-0011-R7A-SM-2XCDI	0.566632058102809
GTEX-T5JC-0011-R7A-SM-32PME	0.541275307577227
GTEX-T6MN-0011-R7A-SM-32QP5	0.635057153397101
GTEX-TSE9-0011-R7A-SM-3DB7P	0.442940232953897
GTEX-WHSE-0011-R7A-SM-3P5YZ	0.517636477749169
GTEX-WL46-0011-R7A-SM-3LK7X	0.498011151471671
GTEX-WVLH-0011-R7A-SM-3MJFB	0.425624667938141
GTEX-WWYW-0011-R7A-SM-3NB3H	0.597869154504174
GTEX-WZTO-0011-R7B-SM-4E3IS	0.518863021841628
GTEX-X261-0011-R7A-SM-4E3JJ	0.391849419934115
GTEX-XLM4-0011-R7A-SM-4AT5L	0.596044316189453
GTEX-Y8DK-0011-R7A-SM-4SOJZ	0.444192233197868
GTEX-YFC4-0011-R7b-SM-4V6E2	0.450552415436435
GTEX-YJ89-0011-R7a-SM-4V6GO	0.403214450166932
GTEX-Z93S-0011-R7b-SM-4RGNK	0.473674496524753
GTEX-ZAB4-0011-R7a-SM-4SOKE	0.619841502675116
GTEX-ZDXO-0011-R7a-SM-4WWCU	0.419501855474733
GTEX-ZE7O-0011-R7a-SM-57WCU	0.398163781366244
GTEX-ZE9C-0011-R7a-SM-4WWCX	0.490482059465289
GTEX-ZF28-0011-R7a-SM-4WKF5	0.384840673847192
GTEX-ZUA1-0011-R7b-SM-4YCDP	0.544165505623503
GTEX-ZV68-0011-R7a-SM-51MT4	0.381464420965318
GTEX-ZVT3-0011-R7a-SM-57WCO	0.353908311031579
GTEX-ZVZQ-0011-R7b-SM-57WBB	0.544194688272343
GTEX-ZXG5-0011-R7b-SM-57WCC	0.411325640384955
