## Additional file 6 for "Transcriptome diversity is a systematic source of bias in RNA-sequencing data": gtex_Brain_Spinal_cord_cervical_c1.txt

sample_id	transcriptome_diversity
GTEX-1192X-0011-R9b-SM-DO934	0.624089514563253
GTEX-11DZ1-0011-R9a-SM-DO933	0.575845001331421
GTEX-11EMC-0011-R9b-SM-DO921	0.560650736741086
GTEX-11GSP-0011-R9b-SM-5NQ77	0.527362546520993
GTEX-11ONC-0011-R9b-SM-5NQ8J	0.477308137192651
GTEX-11UD2-0011-R9b-SM-DO926	0.680199059134984
GTEX-11WQK-0011-R9b-SM-5BC6N	0.478187010844303
GTEX-11ZTS-0011-R9b-SM-DO93Q	0.499309976306176
GTEX-11ZUS-0011-R9b-SM-5BC76	0.582213513246732
GTEX-11ZVC-0011-R9a-SM-57WC5	0.475545582596451
GTEX-12126-0011-R9b-SM-5BC6P	0.650863469696452
GTEX-12WSC-0011-R9a-SM-5GU4U	0.50553447233467
GTEX-12WSD-0011-R9a-SM-5GU6W	0.584088349311979
GTEX-12WSH-0011-R9b-SM-5LZUG	0.615930485577655
GTEX-131XW-0011-R9a-SM-5N9EO	0.61237499471637
GTEX-131YS-0011-R9b-SM-5EQLY	0.639898112414481
GTEX-139T4-0011-R9b-SM-5HL6S	0.580390568410213
GTEX-139UW-0011-R9b-SM-5LZYT	0.709241226289888
GTEX-13CIG-0011-R9a-SM-5K7VU	0.44265315373308
GTEX-13CZV-0011-R9a-SM-5LZXT	0.55119522709914
GTEX-13FLV-0011-R9b-SM-5L3DA	0.496962107401521
GTEX-13FTY-0011-R9b-SM-5KM2U	0.512775422993534
GTEX-13FXS-0011-R9a-SM-5K7UI	0.66115065696499
GTEX-13JUV-0011-R9a-SM-5LZX3	0.62462417213504
GTEX-13N1W-0011-R9b-SM-5MR4R	0.666207724246702
GTEX-13N2G-0011-R9b-SM-5MR4E	0.688276093233085
GTEX-13NYB-0011-R9b-SM-5MR5P	0.51201986359693
GTEX-13NYS-0011-R9b-SM-5MR44	0.611857823514221
GTEX-13NZA-0011-R9b-SM-5MR5I	0.571693427292293
GTEX-13O1R-0011-R9b-SM-5KM33	0.376151693104334
GTEX-13OVJ-0011-R9b-SM-5L3GD	0.57372965995105
GTEX-13OVL-0011-R9a-SM-5P9GX	0.57623185521723
GTEX-13OW5-0011-R9b-SM-5O9CL	0.630598137066139
GTEX-13PL6-0011-R9b-SM-5O9CH	0.407557705964849
GTEX-13PLJ-0011-R9b-SM-5O9DV	0.643585688427022
GTEX-13PVQ-0011-R9b-SM-5LU3B	0.502249486535503
GTEX-13QJC-0011-R9b-SM-5PNX3	0.503766082109425
GTEX-13RTJ-0011-R9a-SM-5Q5AY	0.687239273458339
GTEX-13S7M-0011-R9a-SM-5O9DW	0.478456687449305
GTEX-13SLW-0011-R9a-SM-5O9BT	0.521972541539569
GTEX-13SLX-0011-R9b-SM-5SI6X	0.623486243192498
GTEX-13VXU-0011-R9b-SM-5SI73	0.619812897613392
GTEX-13X6I-0011-R9b-SM-5PNZJ	0.496088528368057
GTEX-145LU-0011-R9b-SM-5SI66	0.647779938839366
GTEX-147GR-0011-R9a-SM-5S2UY	0.638417690343297
GTEX-148VJ-0011-R9b-SM-5SI77	0.529928154987005
GTEX-14ABY-0011-R9a-SM-5PNZK	0.709373423410781
GTEX-14BIL-0011-R9a-SM-5SI7A	0.705452956756004
GTEX-14BIM-0011-R9a-SM-6LLJL	0.625384961735515
GTEX-14BIN-0011-R9a-SM-5SI76	0.552487272809287
GTEX-14BMV-0011-R9b-SM-5ZZUA	0.670761777709374
GTEX-14E6C-0011-R9a-SM-6EU33	0.598586378016102
GTEX-14E7W-0011-R9a-SM-62LE6	0.626794484150314
GTEX-14JIY-0011-R9a-SM-6EU34	0.655378173916852
GTEX-14PJM-0011-R9b-SM-6EU35	0.672143439766289
GTEX-14PJO-0011-R9b-SM-62LE9	0.675688755568923
GTEX-14PN4-0011-R9a-SM-6LLH9	0.584818375370534
GTEX-15CHQ-0011-R9a-SM-6LLHX	0.730234845668281
GTEX-15DCD-0011-R9b-SM-7KUED	0.646871872172422
GTEX-15DDE-0011-R9b-SM-6M46U	0.506020743711625
GTEX-15DYW-0011-R9b-SM-6PALB	0.653340162847043
GTEX-15EO6-0011-R9a-SM-6PALG	0.638933719432415
GTEX-15ER7-0011-R9b-SM-6PALF	0.655157823645995
GTEX-15G19-0011-R9b-SM-7KUEE	0.591852513335363
GTEX-16NPV-0011-R9b-SM-79ONF	0.451491964073024
GTEX-16XZZ-0011-R9b-SM-7DHKX	0.706861316640877
GTEX-16Z82-0011-R9a-SM-7DUFA	0.676097801177288
GTEX-17EVQ-0011-R9b-SM-79OJY	0.641500672903758
GTEX-18464-0011-R9a-SM-731BK	0.671471737682786
GTEX-1A32A-0011-R9b-SM-7MGXD	0.575866307542733
GTEX-1A8G7-0011-R9b-SM-7IGQH	0.646206711946455
GTEX-1B8L1-0011-R9b-SM-9WG5U	0.556533396427523
GTEX-1B933-0011-R9a-SM-79OOR	0.661870704632396
GTEX-1BAJH-0011-R9b-SM-7EPIQ	0.552216868351404
GTEX-1C6VQ-0011-R9a-SM-7SB85	0.58714168648916
GTEX-1C6VS-0011-R9b-SM-9WG5W	0.442337706575335
GTEX-1CAMQ-0011-R9a-SM-9WG5Z	0.477109904284647
GTEX-1CAV2-0011-R9b-SM-9WG5M	0.519507956160193
GTEX-1CB4H-0011-R9a-SM-CKZNL	0.417824264625031
GTEX-1EH9U-0011-R9b-SM-9WG5T	0.557523659743186
GTEX-1EKGG-0011-R9a-SM-CMKFV	0.621013665701457
GTEX-1EU9M-0011-R9a-SM-9WG61	0.528916258600256
GTEX-1EWIQ-0011-R9a-SM-ARL8L	0.583288444470613
GTEX-1F52S-0011-R9a-SM-9WG62	0.56828730816098
GTEX-1F6I4-0011-R9a-SM-CMKFU	0.62870436506344
GTEX-1F88F-0011-R9b-SM-9WG7L	0.590271792821172
GTEX-1GF9V-0011-R9a-SM-CL53K	0.648159026904463
GTEX-1GF9W-0011-R9b-SM-9WG7J	0.356530061363155
GTEX-1GN1U-0011-R9b-SM-CMKFW	0.711911988612161
GTEX-1GN2E-0011-R9b-SM-9WG7F	0.41370680125397
GTEX-1GN73-0011-R9a-SM-CKZO5	0.649308216706939
GTEX-1GTWX-0011-R9a-SM-ADEH4	0.642127823332815
GTEX-1GZ2Q-0011-R9a-SM-9WG7A	0.555349791368004
GTEX-1GZ4I-0011-R9b-SM-B2LY8	0.582862667298105
GTEX-1GZHY-0011-R9a-SM-9WG5R	0.597045263573608
GTEX-1H1DF-0011-R9b-SM-CM2RN	0.454536169597139
GTEX-1H1DG-0011-R9b-SM-ACKVB	0.394828451094507
GTEX-1H1ZS-0011-R9a-SM-CM2SO	0.700906278342676
GTEX-1H23P-0011-R9a-SM-CM2T1	0.502148760566669
GTEX-1H2FU-0011-R9b-SM-CE6S4	0.614140822536322
GTEX-1H3NZ-0011-R9a-SM-ADEH7	0.477106907540069
GTEX-1H3O1-0011-R9b-SM-CM2SQ	0.586818185269398
GTEX-1HBPH-0011-R9a-SM-CMKH3	0.694787597319869
GTEX-1HBPI-0011-R9b-SM-ARL76	0.621006211670647
GTEX-1HBPM-0011-R9b-SM-ARL7C	0.533444406678863
GTEX-1HFI6-0011-R9b-SM-CMKH4	0.527196590908647
GTEX-1HGF4-0011-R9a-SM-ADEH9	0.358771205835506
GTEX-1HR98-0011-R9b-SM-ARL79	0.408591786130362
GTEX-1HSMO-0011-R9b-SM-CM2T2	0.490558754947698
GTEX-1I19N-0011-R9a-SM-CMKHN	0.611202120873953
GTEX-1I1CD-0011-R9a-SM-CMKHB	0.486211488880244
GTEX-1I1GS-0011-R9b-SM-CMKHF	0.609806030013386
GTEX-1I1GV-0011-R9b-SM-ARZLE	0.403406393706276
GTEX-1I1HK-0011-R9a-SM-CMKHK	0.565304887041771
GTEX-1ICLZ-0011-R9a-SM-ARL7E	0.583038113543019
GTEX-1IDJH-0011-R9a-SM-ADEIN	0.661466474019627
GTEX-1IGQW-0011-R9b-SM-D4P25	0.456346566996811
GTEX-1IKJJ-0011-R9a-SM-ARZLI	0.590612606560514
GTEX-1IY9M-0011-R9b-SM-D3L8J	0.712882257392711
GTEX-1J1OQ-0011-R9b-SM-ARZMK	0.605443993837016
GTEX-1J8EW-0011-R9b-SM-D4P2F	0.49554778189818
GTEX-1J8JJ-0011-R9a-SM-ACKVF	0.59306141061038
GTEX-1JJ6O-0011-R9a-SM-EYYXP	0.58013489778192
GTEX-1JMLX-0011-R9a-SM-EYYXM	0.590234670639287
GTEX-1JN1M-0011-R9a-SM-EZ6MR	0.653340210324603
GTEX-1KANB-0011-R9b-SM-EZ6MO	0.553649197933695
GTEX-1LB8K-0011-R9a-SM-EZ6MP	0.500884832575306
GTEX-1LSNL-0011-R9b-SM-EYYWK	0.588608928922366
GTEX-1LVA9-0011-R9a-SM-EYYWF	0.500513730203179
GTEX-1LVAO-0011-R9a-SM-EZ6MY	0.491416196992319
GTEX-1MJK2-0011-R9b-SM-EZ6MZ	0.659850732976919
GTEX-1OJC4-0011-R9a-SM-EZ6N1	0.431069895378116
GTEX-1R46S-0011-R9a-SM-EZ6N7	0.676367972018402
GTEX-1RQEC-0011-R9a-SM-EZ6N3	0.644741816204015
GTEX-NL4W-0011-R9a-SM-2I3G1	0.493300692470689
GTEX-NPJ7-0011-R9a-SM-2TC5R	0.569150866551235
GTEX-NPJ8-0011-R9a-SM-2YUN5	0.624678950079322
GTEX-OHPN-0011-R9A-SM-5TDEJ	0.572460974444076
GTEX-OXRO-0011-R9A-SM-3NB1X	0.469503639957828
GTEX-PWO3-0011-R9A-SM-EVR2V	0.62161782482799
GTEX-Q2AG-0011-R9A-SM-2HMJ6	0.428412360747948
GTEX-QDT8-0011-R9A-SM-CYPRD	0.648863100035784
GTEX-QVJO-0011-R9A-SM-2S1QH	0.630792135235097
GTEX-QVUS-0011-R9A-SM-3GIJA	0.62368433014198
GTEX-R55E-0011-R9A-SM-2TC6C	0.646590409007284
GTEX-RNOR-0011-R9A-SM-2TF52	0.71256064640618
GTEX-RU72-0011-R9A-SM-2TF67	0.432791382131193
GTEX-T5JC-0011-R9A-SM-32PLV	0.700394542494206
GTEX-T6MN-0011-R9A-SM-32QOZ	0.528637954294601
GTEX-TSE9-0011-R9A-SM-3DB7Q	0.495006537334008
GTEX-WL46-0011-R9A-SM-3MJFP	0.643831278997442
GTEX-XLM4-0011-R9A-SM-4AT45	0.462491508415959
GTEX-XMD1-0011-R9A-SM-4AT49	0.70836603737349
GTEX-YFC4-0011-R9a-SM-4SOK4	0.636058394844825
GTEX-YJ89-0011-R9a-SM-4SOK7	0.618672430546798
GTEX-ZAB4-0011-R9a-SM-4SOKG	0.642155249075914
GTEX-ZE9C-0011-R9a-SM-4WWCY	0.643859493791039
GTEX-ZF28-0011-R9a-SM-4WWDY	0.538153461651967
GTEX-ZVZQ-0011-R9a-SM-51MRH	0.587910289776931
