## Additional file 6 for "Transcriptome diversity is a systematic source of bias in RNA-sequencing data": gtex_Brain_Substantia_nigra.txt

sample_id	transcriptome_diversity
GTEX-11DZ1-0011-R2a-SM-DNZZM	0.55007984630078
GTEX-11EMC-0011-R2b-SM-DO114	0.389774109846282
GTEX-11GS4-0011-R2a-SM-DO942	0.561465740724975
GTEX-11GSO-0011-R2a-SM-57WDF	0.469166510848395
GTEX-11GSP-0011-R2b-SM-9QEGE	0.585979424296501
GTEX-11PRG-0011-R2a-SM-69LQ5	0.413567281613743
GTEX-11TUW-0011-R2b-SM-DO92T	0.500876788854542
GTEX-11UD1-0011-R2b-SM-5BC6O	0.570109433963056
GTEX-11WQC-0011-R2a-SM-DO927	0.458039821059238
GTEX-11ZTS-0011-R2b-SM-5BC75	0.513927210124929
GTEX-12WSA-0011-R2a-SM-57WDK	0.492753472905453
GTEX-12WSD-0011-R2a-SM-5LZWB	0.363989565062873
GTEX-12WSF-0011-R2a-SM-5DUVU	0.457987356721152
GTEX-12WSH-0011-R2a-SM-5GU68	0.462585774432963
GTEX-12ZZX-0011-R2a-SM-5EGLG	0.559937612018983
GTEX-1313W-0011-R2a-SM-5EGLF	0.570352345953131
GTEX-131XH-0011-R2b-SM-5DUVY	0.568767393447229
GTEX-132Q8-0011-R2b-SM-5EQ5Z	0.580371255499195
GTEX-1399T-0011-R2b-SM-5DUXM	0.535445869901744
GTEX-139TS-0011-R2b-SM-5J1MX	0.476227852027475
GTEX-13CF2-0011-R2a-SM-5L3DC	0.408915022444014
GTEX-13FXS-0011-R2b-SM-5K7XX	0.501314225642616
GTEX-13G51-0011-R2b-SM-5LZXS	0.504362959389448
GTEX-13N2G-0011-R2a-SM-5MR4Q	0.55551132432438
GTEX-13NYB-0011-R2a-SM-5MR3C	0.634732231068588
GTEX-13NYS-0011-R2b-SM-5MR4G	0.546121815395393
GTEX-13O3O-0011-R2b-SM-5P9H1	0.489056022539491
GTEX-13O3Q-0011-R2b-SM-5KM3K	0.558325494194031
GTEX-13OVJ-0011-R2b-SM-5L3GP	0.562027291809423
GTEX-13OW6-0011-R2a-SM-5L3HG	0.582932340547286
GTEX-13OW8-0011-R2a-SM-5L3G2	0.445071386418227
GTEX-13PDP-0011-R2b-SM-5O9DH	0.385645829497869
GTEX-13QJC-0011-R2b-SM-5PNUN	0.507515414092149
GTEX-13RTJ-0011-R2a-SM-5PNW9	0.528377613699476
GTEX-13SLW-0011-R2b-SM-5O9C6	0.43211347922388
GTEX-13SLX-0011-R2b-SM-5S2VP	0.536989917792608
GTEX-13X6I-0011-R2b-SM-5PNWQ	0.507519233651106
GTEX-13X6K-0011-R2b-SM-5P9K3	0.496969796068199
GTEX-1445S-0011-R2b-SM-5PNUH	0.491611546052431
GTEX-145LS-0011-R2a-SM-5PNZI	0.559614487118369
GTEX-147GR-0011-R2b-SM-5S2RQ	0.487051723440479
GTEX-14ASI-0011-R2b-SM-5YY9H	0.454115682541311
GTEX-14BIM-0011-R2b-SM-69LQ6	0.498522104289493
GTEX-14BIN-0011-R2a-SM-5S2RJ	0.425841762405549
GTEX-14C5O-0011-R2a-SM-5ZZV2	0.601472528884037
GTEX-14JG1-0011-R2a-SM-5ZZVE	0.563604539526236
GTEX-14PJO-0011-R2a-SM-5ZZVF	0.434460238734175
GTEX-14PN4-0011-R2a-SM-6EU2Y	0.579048014427452
GTEX-15CHQ-0011-R2b-SM-6AJAD	0.645634009422384
GTEX-15DCD-0011-R2b-SM-6LPIE	0.487970197310895
GTEX-15DYW-0011-R2b-SM-7KUKY	0.491978722364256
GTEX-15EO6-0011-R2a-SM-6M46R	0.515082871665753
GTEX-15ER7-0011-R2a-SM-6M46O	0.647308327310387
GTEX-15RJE-0011-R2b-SM-79OMP	0.540981285268471
GTEX-16Z82-0011-R2b-SM-79OK9	0.506535827046213
GTEX-17EVP-0011-R2a-SM-7LG4W	0.517177561196185
GTEX-17HG3-0011-R2a-SM-7MGVX	0.396861163538018
GTEX-18464-0011-R2a-SM-731AL	0.39811271525763
GTEX-1A3MX-0011-R2b-SM-7EWFL	0.542351492287854
GTEX-1A8G7-0011-R2a-SM-7IGQI	0.419435771962707
GTEX-1B8L1-0011-R2a-SM-9OSVL	0.557735544784558
GTEX-1B8SG-0011-R2b-SM-79OOT	0.464172040802099
GTEX-1B933-0011-R2b-SM-7IGNM	0.590322242422584
GTEX-1B996-0011-R2a-SM-7IGON	0.531837613361593
GTEX-1C6VR-0011-R2a-SM-7RHGZ	0.402708748291054
GTEX-1CB4G-0011-R2a-SM-9QEGQ	0.520167848544415
GTEX-1E1VI-0011-R2a-SM-9QEGS	0.443075163619555
GTEX-1EKGG-0011-R2a-SM-CE6R8	0.495328325225619
GTEX-1EMGI-0011-R2b-SM-9OSVS	0.550500253722858
GTEX-1EU9M-0011-R2b-SM-9QEH7	0.436546717181846
GTEX-1F48J-0011-R2a-SM-CL535	0.475794013982649
GTEX-1F6I4-0011-R2a-SM-CL536	0.580778962590931
GTEX-1F6IF-0011-R2b-SM-9QEHB	0.526541915003607
GTEX-1F75B-0011-R2a-SM-ARL8I	0.408794434698332
GTEX-1GMR8-0011-R2a-SM-CE6RD	0.42330373975414
GTEX-1GN1U-0011-R2a-SM-CL53A	0.467926315516414
GTEX-1GN2E-0011-R2a-SM-9WG7D	0.35988351230356
GTEX-1GN73-0011-R2a-SM-CJI2V	0.570258933764045
GTEX-1GTWX-0011-R2b-SM-ADEH5	0.532164430790621
GTEX-1GZ2Q-0011-R2b-SM-9OSWO	0.410523075350741
GTEX-1H1DG-0011-R2a-SM-ADEIQ	0.61979969284897
GTEX-1H1ZS-0011-R2b-SM-CL54Q	0.493686464853446
GTEX-1H23P-0011-R2a-SM-CKZP3	0.367428220061864
GTEX-1H3O1-0011-R2b-SM-CKZOT	0.47201626616164
GTEX-1H3VE-0011-R2a-SM-CE6SA	0.404732065227531
GTEX-1HB9E-0011-R2b-SM-A96RW	0.589265703152163
GTEX-1HFI6-0011-R2a-SM-CMKH5	0.598542874361392
GTEX-1HR98-0011-R2a-SM-ARL7A	0.517378789707069
GTEX-1HSMO-0011-R2a-SM-CL553	0.558222388252413
GTEX-1HT8W-0011-R2a-SM-CMKH9	0.527478395029057
GTEX-1I1CD-0011-R2a-SM-CM2T3	0.403310168310063
GTEX-1I1GS-0011-R2b-SM-CMKHG	0.512382656004442
GTEX-1I1GV-0011-R2a-SM-ARZLF	0.54579498120224
GTEX-1IGQW-0011-R2b-SM-D4P26	0.439831996880962
GTEX-1IKJJ-0011-R2b-SM-ARZLJ	0.55610111233278
GTEX-1IKOH-0011-R2a-SM-CMKHO	0.471162147674179
GTEX-1IL2U-0011-R2a-SM-ARU6V	0.391436417617211
GTEX-1IY9M-0011-R2a-SM-D4P29	0.571991935091154
GTEX-1J1OQ-0011-R2b-SM-ARU88	0.409456446633621
GTEX-1J8Q2-0011-R2b-SM-EAZ2X	0.491870964754331
GTEX-1JMQK-0011-R2a-SM-EYYXQ	0.63260290530606
GTEX-1LB8K-0011-R2a-SM-EZ6MQ	0.506710614017957
GTEX-1LH75-0011-R2b-SM-EYYWQ	0.625017976548931
GTEX-1LSNL-0011-R2a-SM-EZ6MK	0.481733766436343
GTEX-1LVA9-0011-R2a-SM-EZ6MJ	0.465651151316325
GTEX-1LVAO-0011-R2a-SM-EYYX1	0.491469040207788
GTEX-1MA7X-0011-R2b-SM-EZ6MT	0.474108614944475
GTEX-1RLM8-0011-R2a-SM-EZ6N4	0.407697506188677
GTEX-N7MS-0011-R2a-SM-2HML6	0.616454078998307
GTEX-N7MT-0011-R2a-SM-2I3GI	0.607102657525043
GTEX-NL4W-0011-R2a-SM-2I5GV	0.43850708970024
GTEX-NPJ7-0011-R2a-SM-2I3GF	0.596300582793923
GTEX-NPJ8-0011-R2a-SM-2TC6M	0.452346238355699
GTEX-OHPN-0011-R2A-SM-2I5FB	0.421198757468334
GTEX-OXRO-0011-R2A-SM-3NB1W	0.414171189558298
GTEX-P44G-0011-R2A-SM-2XCD2	0.521410748982028
GTEX-PWO3-0011-R2A-SM-2S1OX	0.463627205515908
GTEX-Q2AG-0011-R2A-SM-2HMIT	0.620684135672955
GTEX-QDT8-0011-R2A-SM-32PKQ	0.570385218267945
GTEX-QMR6-0011-R2A-SM-32PKV	0.555917421509815
GTEX-R55E-0011-R2A-SM-EYYV9	0.513396427851715
GTEX-RU72-0011-R2A-SM-2TF6O	0.45633842123272
GTEX-S7SE-0011-R2A-SM-2XCDC	0.576882527077197
GTEX-T2IS-0011-R2A-SM-32QPF	0.565026042957803
GTEX-T5JC-0011-R2A-SM-32PLZ	0.555255041035504
GTEX-T6MN-0011-R2A-SM-32QOW	0.579788125589757
GTEX-UTHO-0011-R2A-SM-3GIKC	0.555471147382108
GTEX-WHSE-0011-R2A-SM-3P5ZL	0.599326474157465
GTEX-X4XX-0011-R2A-SM-3P623	0.710432148670293
GTEX-X585-0011-R2B-SM-46MVF	0.670599558483914
GTEX-XLM4-0011-R2B-SM-4AT5Z	0.534703839470311
GTEX-XMD1-0011-R2B-SM-4AT5N	0.446253860844587
GTEX-YFC4-0011-R2a-SM-4V6DZ	0.557580844575055
GTEX-YJ89-0011-R2b-SM-4RGLT	0.375069310847111
GTEX-Z93S-0011-R2a-SM-4RGNG	0.601804216234564
GTEX-ZAB4-0011-R2a-SM-4RGNP	0.653202573195675
GTEX-ZDXO-0011-R2b-SM-4WKFG	0.386698751852684
GTEX-ZE9C-0011-R2a-SM-4WKGH	0.496328001159907
GTEX-ZV68-0011-R2a-SM-4YCDK	0.42627041972599
