## Additional file 6 for "Transcriptome diversity is a systematic source of bias in RNA-sequencing data": gtex_Breast_Mammary_Tissue.txt

sample_id	transcriptome_diversity
GTEX-1117F-2826-SM-5GZXL	0.66251905131417
GTEX-111YS-1926-SM-5GICC	0.669075443401294
GTEX-1122O-1226-SM-5H113	0.675632187911726
GTEX-117XS-1926-SM-5GICO	0.597683428077121
GTEX-117YX-1426-SM-5H12H	0.641182973466304
GTEX-1192X-2326-SM-5987X	0.700537177426633
GTEX-11DXW-0626-SM-5N9ER	0.632938948907876
GTEX-11DXY-2326-SM-5GICW	0.586832898918383
GTEX-11DXZ-1926-SM-5GZZL	0.61014564369397
GTEX-11DZ1-0326-SM-5N9BN	0.679003073973567
GTEX-11EI6-0626-SM-5985T	0.71740750901977
GTEX-11EM3-1326-SM-5N9C6	0.708852786223452
GTEX-11EMC-2026-SM-5A5JV	0.683612626029759
GTEX-11EQ9-1826-SM-5Q5AJ	0.666510825267134
GTEX-11GS4-2126-SM-5A5KR	0.717599427732381
GTEX-11GSO-1926-SM-5A5K3	0.610265636676352
GTEX-11GSP-0926-SM-9WYSG	0.69918685698422
GTEX-11I78-2226-SM-5PNYA	0.615498391675896
GTEX-11LCK-2426-SM-5HL5F	0.661333573750958
GTEX-11NSD-0926-SM-5N9DR	0.664982679048202
GTEX-11NV4-2026-SM-5N9DG	0.667390306371825
GTEX-11O72-2126-SM-5N9FO	0.633021004190421
GTEX-11OF3-1926-SM-59889	0.676412921296944
GTEX-11ONC-2126-SM-5HL6E	0.690660318162622
GTEX-11P7K-0726-SM-5EGKX	0.733790839167381
GTEX-11P81-1926-SM-5BC53	0.677747067035884
GTEX-11P82-1326-SM-5HL62	0.590760214985948
GTEX-11PRG-0826-SM-5EQ6A	0.738407382878577
GTEX-11TT1-2126-SM-5GU5Y	0.736474569685317
GTEX-11TUW-1826-SM-5BC5D	0.679203814214206
GTEX-11WQC-1726-SM-5GU4W	0.766482316689343
GTEX-11WQK-2426-SM-5GU5C	0.710434208631999
GTEX-11ZTT-2326-SM-5EQLG	0.606345479979749
GTEX-11ZUS-0826-SM-5FQUY	0.644514142640255
GTEX-1211K-1926-SM-5EQLB	0.700872287747026
GTEX-1269C-2426-SM-5FQSN	0.681008086698886
GTEX-12BJ1-1826-SM-5HL9N	0.646687187872411
GTEX-12KS4-0126-SM-5Q5A5	0.636537968384951
GTEX-12WSK-2226-SM-5GCO5	0.725948003194313
GTEX-12WSM-1726-SM-5BC6J	0.62212190862559
GTEX-12WSN-1326-SM-5GCNT	0.629704060066473
GTEX-12ZZX-1126-SM-5EGKB	0.721153658361674
GTEX-13113-5013-SM-7SB7G	0.645724902034916
GTEX-1313W-0826-SM-5EQ4T	0.668710006482993
GTEX-1314G-1226-SM-5BC6D	0.68153457945793
GTEX-131XW-0726-SM-5EGK3	0.674914303708686
GTEX-131YS-0626-SM-5EGKL	0.713804597720437
GTEX-132AR-0826-SM-5EGK6	0.655595292580102
GTEX-132NY-0826-SM-5K7Y7	0.68146674673101
GTEX-132Q8-1426-SM-5EGK7	0.672830394496284
GTEX-133LE-1726-SM-5K7VQ	0.697243317083935
GTEX-1399U-1826-SM-5PNZ1	0.684015751636672
GTEX-139T6-1626-SM-5PNYZ	0.660373785480102
GTEX-139T8-0826-SM-5L3DE	0.721189093720712
GTEX-139TU-0626-SM-5KM3X	0.766777787892792
GTEX-13CF2-2026-SM-5K7VI	0.660128126777102
GTEX-13CF3-2126-SM-5IFJP	0.644100605154714
GTEX-13D11-1026-SM-5IJFB	0.712703774032414
GTEX-13FHO-0826-SM-5L3E8	0.711908666681254
GTEX-13FTW-1426-SM-5LZWZ	0.607684876810632
GTEX-13FTX-1126-SM-5N9EN	0.590899417192996
GTEX-13FTY-2226-SM-5J1ND	0.743447343216396
GTEX-13N11-1726-SM-5J1OJ	0.746142837565493
GTEX-13N1W-0626-SM-5MR4U	0.680209237870845
GTEX-13NZ8-0126-SM-5IJCT	0.751090674885993
GTEX-13NZ9-1026-SM-5MR5K	0.73972185592118
GTEX-13NZB-2126-SM-5MR4Y	0.721263462120776
GTEX-13O3O-0826-SM-5K7WE	0.717977534795585
GTEX-13O3P-0826-SM-5L3DH	0.752930950476832
GTEX-13O3Q-2226-SM-5KM4O	0.746683781035333
GTEX-13O61-1826-SM-5KM4I	0.673782610605366
GTEX-13OW5-2226-SM-5L3HC	0.723245181148018
GTEX-13OW8-0226-SM-5K7UP	0.618245425301913
GTEX-13PL6-2926-SM-5L3I2	0.735350755805541
GTEX-13PVQ-1026-SM-5KM3M	0.650042838535106
GTEX-13PVR-2226-SM-7DHKP	0.670580620224191
GTEX-13QIC-2326-SM-5LU5N	0.698919762226272
GTEX-13QJ3-0826-SM-7DHKK	0.719798663841142
GTEX-13S86-1226-SM-5S2OA	0.714212771101935
GTEX-13SLW-2526-SM-62LDQ	0.731332039226136
GTEX-13SLX-2326-SM-5ZZWE	0.70624117510892
GTEX-13VXU-2826-SM-664MA	0.70092298591484
GTEX-13W3W-1226-SM-5LU4H	0.693801136710433
GTEX-13W46-0826-SM-5LU3H	0.705907408765034
GTEX-144GL-2026-SM-5LU3O	0.690174923871136
GTEX-144GM-0926-SM-5O994	0.620773934420939
GTEX-145LT-0726-SM-5S2VM	0.726801363407615
GTEX-145ME-1526-SM-5Q5F2	0.605280808681415
GTEX-145MF-2226-SM-7EPIR	0.557959234544688
GTEX-145MN-1926-SM-5SIAI	0.678303755653795
GTEX-145MO-0826-SM-5NQBL	0.568104686281486
GTEX-146FH-0826-SM-5SI8T	0.728305002807986
GTEX-14753-2426-SM-5LU8U	0.658479939390958
GTEX-147F4-2826-SM-5NQBN	0.707171925096625
GTEX-14A5I-0726-SM-5TDEB	0.720327383377712
GTEX-14ABY-2126-SM-5QGQZ	0.735501410590798
GTEX-14AS3-1626-SM-5S2OY	0.712643345573116
GTEX-14B4R-1226-SM-5TDDT	0.63328353617852
GTEX-14BMU-1626-SM-5TDE7	0.703525678767497
GTEX-14BMV-0626-SM-793AU	0.623540794092675
GTEX-14DAR-1326-SM-7DUEG	0.69108816579267
GTEX-14E6C-1326-SM-62LEQ	0.644302531195435
GTEX-14E6E-1326-SM-5S2NR	0.667480344387173
GTEX-14E7W-0826-SM-62LEJ	0.595011398817752
GTEX-14H4A-2526-SM-5YYAY	0.686560918221167
GTEX-14ICK-2426-SM-6EU27	0.69899320767983
GTEX-14LLW-0626-SM-62LFC	0.731904877906534
GTEX-14PHY-1926-SM-5YY95	0.719085286133841
GTEX-14PJ4-2126-SM-6ETZJ	0.663183229281206
GTEX-14PJO-0726-SM-69LO8	0.663381395793324
GTEX-14PKU-0426-SM-6EU1P	0.686973818249781
GTEX-14PN4-0626-SM-62LFP	0.726729717688156
GTEX-15EOM-5019-SM-793DK	0.719159002666691
GTEX-15ER7-1626-SM-6PAMZ	0.710436783350305
GTEX-15ETS-0626-SM-7KUMX	0.670380009277555
GTEX-15FZZ-0726-SM-7KUFZ	0.673706888930947
GTEX-15G19-2126-SM-6M48J	0.722453880377851
GTEX-15RJE-2626-SM-7KFT1	0.56881933851678
GTEX-15SHW-1326-SM-6PAL8	0.659712731423106
GTEX-15UF6-0126-SM-6PAMB	0.733204826290128
GTEX-15UF7-0726-SM-6M46D	0.689890776183512
GTEX-169BO-1126-SM-7MGWN	0.56822160111246
GTEX-16BQI-1026-SM-7KUEA	0.645466358840612
GTEX-16NGA-0826-SM-718AF	0.725492848770381
GTEX-16YQH-2826-SM-6PAMY	0.641676113229056
GTEX-17EUY-1926-SM-7DUF6	0.714750470529388
GTEX-17EVP-0226-SM-79OND	0.697852867121787
GTEX-17EVQ-0426-SM-7LG57	0.677474894659559
GTEX-17F96-2426-SM-7IGLN	0.600790691203341
GTEX-17F97-2526-SM-7EWDV	0.623682305743026
GTEX-17F98-0526-SM-79OK5	0.706997951843578
GTEX-17F9E-2526-SM-7MGW2	0.52634278895172
GTEX-17GQL-0326-SM-7LG5U	0.654301826660532
GTEX-17HG3-0126-SM-7IGNH	0.778343118759273
GTEX-17HGU-1326-SM-79OKB	0.642031885620362
GTEX-17HHE-1426-SM-7EPH4	0.707593917137774
GTEX-17HHY-0926-SM-793C1	0.748446691316816
GTEX-17JCI-0726-SM-7EPH1	0.710025605603345
GTEX-17KNJ-2026-SM-7LG53	0.693383227919767
GTEX-17MF6-0326-SM-7EPH5	0.64527447658089
GTEX-17MFQ-0926-SM-7LG4S	0.67800999414359
GTEX-183FY-1126-SM-7DHLJ	0.651444708946009
GTEX-183WM-0726-SM-7LTAA	0.565863947595952
GTEX-18465-2026-SM-718AP	0.613781197963478
GTEX-18A66-1726-SM-7LG5N	0.668032738185081
GTEX-18A6Q-0926-SM-7LG4N	0.642044158006152
GTEX-18A7A-0726-SM-7LTAI	0.716583662230649
GTEX-18A7B-2626-SM-7LG55	0.654614882985431
GTEX-18D9A-1526-SM-7LG4J	0.617201662069842
GTEX-18QFQ-0826-SM-718AX	0.725441219364752
GTEX-1A3MV-1626-SM-731C1	0.686583187531116
GTEX-1A3MX-2726-SM-718B6	0.611519740051731
GTEX-1A8G7-2426-SM-731AK	0.700738107160092
GTEX-1AMEY-1026-SM-718AA	0.676194590485146
GTEX-1AX8Z-0926-SM-731AW	0.726480585260601
GTEX-1AX9I-0726-SM-73KWV	0.702117682811873
GTEX-1AX9J-1126-SM-731B7	0.7032464711809
GTEX-1B8KE-1226-SM-73KWK	0.703004852836035
GTEX-1B8KZ-1526-SM-7DUG7	0.712476795248424
GTEX-1B8L1-2426-SM-9WYTE	0.645264267741492
GTEX-1B8SG-1226-SM-7IGPF	0.719462118158717
GTEX-1B932-0826-SM-73KXG	0.730455649906236
GTEX-1B933-2526-SM-7IGO5	0.610161262973787
GTEX-1B97I-0426-SM-79OL7	0.74149199318859
GTEX-1B97J-0426-SM-79OLQ	0.703018458445764
GTEX-1BAJH-0826-SM-7EWEF	0.729697178406957
GTEX-1C475-1226-SM-7SB72	0.709410407977901
GTEX-1C64O-0726-SM-7DUFU	0.756183422118365
GTEX-1C6VQ-0426-SM-79OOX	0.71326073804373
GTEX-1C6VS-0726-SM-7EPHF	0.728791981089567
GTEX-1C6WA-2426-SM-7SB86	0.597228363641871
GTEX-1CAMR-1426-SM-793BO	0.621793073788366
GTEX-1CAMS-1426-SM-7IGPM	0.730839459985892
GTEX-1CB4E-0226-SM-79OLW	0.71203209487782
GTEX-1CB4G-2326-SM-79OOI	0.702837382976558
GTEX-1CB4J-1826-SM-7EWF9	0.724986760427704
GTEX-1E2YA-2726-SM-7IGPW	0.666271088869237
GTEX-1EKGG-2626-SM-7IGPY	0.588639864840962
GTEX-1EN7A-1426-SM-7PBY4	0.721428641255755
GTEX-1EU9M-2826-SM-7EWFH	0.572433406983661
GTEX-1EWIQ-1726-SM-7SB7T	0.676565124275372
GTEX-1F5PK-2126-SM-7PC28	0.651617185030579
GTEX-1F5PL-1026-SM-7RHI1	0.718579547033363
GTEX-1F6I4-2526-SM-7SB8F	0.752992950913092
GTEX-1F75A-1826-SM-7SB8G	0.687512216637906
GTEX-1F75B-0626-SM-7SB8A	0.633707757438378
GTEX-1F75I-2026-SM-7SB7N	0.703078313836256
GTEX-1GF9U-1726-SM-7MGY5	0.635294999648566
GTEX-1GF9V-2526-SM-7SB8K	0.693758487957023
GTEX-1GF9X-1026-SM-ACKX2	0.716584835005967
GTEX-1GMR2-1926-SM-9MQLZ	0.602110009234958
GTEX-1GMR3-2626-SM-7RHHG	0.726953149788594
GTEX-1GMR8-0726-SM-9KNVI	0.722185006765722
GTEX-1GMRU-0826-SM-9WYT7	0.737415224873489
GTEX-1GN1U-0526-SM-9KNTT	0.711835463477495
GTEX-1GN1W-1926-SM-7P8TH	0.713543400880757
GTEX-1GN2E-2226-SM-9WG6J	0.734378525071746
GTEX-1GPI6-0626-SM-7RHHJ	0.710380180150435
GTEX-1GPI7-0926-SM-7PC3J	0.623773090169095
GTEX-1GZ2Q-2626-SM-7MXV9	0.770564070725343
GTEX-1GZ4H-0326-SM-7P8QX	0.69897785112489
GTEX-1GZ4I-2826-SM-9MQK5	0.626923055391035
GTEX-1GZHY-0726-SM-9WG6B	0.66132668193017
GTEX-1H11D-1526-SM-9MQJY	0.644293930918036
GTEX-1H1CY-2226-SM-9WG7E	0.724669890392536
GTEX-1H1DG-0526-SM-9YFLN	0.726391103486771
GTEX-1H1E6-0926-SM-9YFLT	0.731732570374227
GTEX-1H1ZS-0126-SM-9YFKQ	0.664543901289406
GTEX-1H23P-0726-SM-9WG7K	0.588205294567515
GTEX-1H3VY-0926-SM-ACKXE	0.594165730806025
GTEX-1H4P4-2226-SM-9MQKQ	0.661889069882412
GTEX-1HBPM-0126-SM-ARL9E	0.63977049447188
GTEX-1HBPN-2326-SM-9WPPU	0.642520323718884
GTEX-1HC8U-0826-SM-ADEIL	0.644264030282476
GTEX-1HCU7-1026-SM-ADEIP	0.61539931597824
GTEX-1HCU8-0126-SM-ADEHH	0.551794926892409
GTEX-1HCU9-0326-SM-9WYSC	0.592492073455995
GTEX-1HCUA-0726-SM-ACKVU	0.698787067331593
GTEX-1HCVE-2626-SM-ADEJ8	0.719219505595292
GTEX-1HFI7-0126-SM-CGQFQ	0.62862468491369
GTEX-1HKZK-1826-SM-ADEJ2	0.689147650931515
GTEX-1HR98-0426-SM-COH36	0.62332413962677
GTEX-1HR9M-2426-SM-ACKXI	0.691405166457177
GTEX-1HSEH-2026-SM-ADEHN	0.603516691177483
GTEX-1HSGN-1526-SM-A9SMO	0.744134568752176
GTEX-1HSKV-2026-SM-CMKGX	0.69859991943567
GTEX-1HSMO-0826-SM-ADEIV	0.638101718441494
GTEX-1HT8W-2226-SM-CGQEC	0.652550677557316
GTEX-1HUB1-1626-SM-CM2SL	0.730240449773178
GTEX-1I19N-2826-SM-CL55D	0.663150310764229
GTEX-1I1GP-0426-SM-COH3N	0.580014479770951
GTEX-1I1GT-1126-SM-ARL7J	0.655340873450538
GTEX-1I1GU-1026-SM-ADEHJ	0.678896532195396
GTEX-1I1GV-2426-SM-CGQFM	0.59653462212248
GTEX-1I1HK-2426-SM-ADEHX	0.667916625805569
GTEX-1I4MK-1626-SM-CM2TJ	0.675107203424492
GTEX-1I6K6-0826-SM-ARL7Z	0.727446957002763
GTEX-1I6K7-1026-SM-A9SLK	0.712316073041609
GTEX-1ICG6-1326-SM-ACKWR	0.574093190833253
GTEX-1ICLY-1726-SM-B2LVT	0.612528579929994
GTEX-1ICLZ-0426-SM-B2LW2	0.663740935713082
GTEX-1IDFM-0426-SM-B2LVV	0.706444058282699
GTEX-1IDJE-0826-SM-CKZNZ	0.702764978680791
GTEX-1IDJF-2326-SM-ARL86	0.641186291587786
GTEX-1IDJH-2226-SM-E6CJV	0.62292676788062
GTEX-1IDJU-1826-SM-CMKHV	0.597320533365018
GTEX-1IE54-0626-SM-ARL8D	0.744119383952355
GTEX-1IGQW-0926-SM-ADEH6	0.668410750727929
GTEX-1IKJJ-2326-SM-COH3U	0.691160725648779
GTEX-1IKOE-1326-SM-CE6T6	0.726342255042282
GTEX-1IKOH-2326-SM-CM2TW	0.713963616225006
GTEX-1IOXB-1926-SM-ARL8E	0.617445961915106
GTEX-1IY9M-2726-SM-CMKG5	0.710117958095198
GTEX-1J8EW-2626-SM-CL53E	0.664500356186631
GTEX-1J8Q2-2726-SM-A9G2X	0.611865280779744
GTEX-1J8Q3-1326-SM-CMKI1	0.713323127452219
GTEX-1J8QM-2026-SM-ARZMW	0.749737146651587
GTEX-1JJE9-2326-SM-ARL8Q	0.718975156454805
GTEX-1JJEA-2726-SM-ARL8V	0.733175227889222
GTEX-1JK1U-1826-SM-ARL8W	0.715049760715139
GTEX-1JKYN-0726-SM-ARZMY	0.658239477250522
GTEX-1JKYR-0926-SM-CMKGJ	0.686449931403507
GTEX-1JMLX-2026-SM-CMKGN	0.680697266229429
GTEX-1JMOU-2026-SM-CMKGU	0.613949863628022
GTEX-1JMPY-0526-SM-CL54O	0.728401628116306
GTEX-1JMPZ-1626-SM-COH31	0.75006852585095
GTEX-1JMQK-2626-SM-COH2W	0.709924990624321
GTEX-1JN1M-3026-SM-CMKGK	0.723963411696634
GTEX-1JN6P-2426-SM-ARL99	0.635766154720048
GTEX-1K2DA-1726-SM-CGQGS	0.724471179849641
GTEX-1K9T9-1426-SM-DIPFQ	0.699774097134285
GTEX-1KAFJ-0226-SM-DIPEL	0.726376953697324
GTEX-1KANA-2026-SM-DIPFB	0.715183223996101
GTEX-1KANC-1426-SM-CYPT9	0.663480912898063
GTEX-1KD4Q-2326-SM-D4P3M	0.681195117963022
GTEX-1KD5A-1926-SM-DKPQA	0.630585742580935
GTEX-1KXAM-1026-SM-CY8IA	0.728088865409508
GTEX-1L5NE-2126-SM-CY8IH	0.603569248572318
GTEX-1LBAC-0926-SM-CXKY9	0.680991309097906
GTEX-1LC47-1226-SM-D4P44	0.641863669526087
GTEX-1LG7Z-0726-SM-CXKYD	0.672322380011347
GTEX-1LGRB-1826-SM-CNPQL	0.706734937716059
GTEX-1LNCM-0226-SM-DIPF4	0.69911215233497
GTEX-1LSNL-2826-SM-E9U5L	0.626060948844447
GTEX-1LSNM-1326-SM-E9TJ1	0.704537309102534
GTEX-1LSVX-2426-SM-E6CJX	0.601211866709241
GTEX-1LVAM-0926-SM-E9TJ2	0.733541366942238
GTEX-1LVAN-1326-SM-CNPQE	0.721083467932083
GTEX-1M4P7-2626-SM-E9U5F	0.684916870689674
GTEX-1M5QR-2526-SM-E9U5P	0.734860977697071
GTEX-1MA7W-1026-SM-DKPQK	0.733475893800542
GTEX-1MA7X-1626-SM-E9U5B	0.642227573513152
GTEX-1MCC2-2126-SM-EWRON	0.729689420854747
GTEX-1MCYP-0126-SM-E6CIS	0.731868660676488
GTEX-1MJK2-2226-SM-EVYCR	0.743322540186642
GTEX-1MJK3-1126-SM-E9J3F	0.614476608719516
GTEX-1N2EE-2126-SM-E8VNN	0.735506923584407
GTEX-1N2EF-2226-SM-E9J33	0.639794621817437
GTEX-1N5O9-1126-SM-DTXEQ	0.723243838247874
GTEX-1NHNU-0926-SM-E9J2T	0.680658692844469
GTEX-1NUQO-2226-SM-E9U68	0.666991487612478
GTEX-1NV8Z-2826-SM-E8VME	0.685611626513715
GTEX-1OKEX-0826-SM-E9J2B	0.634181013335935
GTEX-1P4AB-1826-SM-E76PU	0.707178790335992
GTEX-1PDJ9-1126-SM-EXUSW	0.686554059136853
GTEX-1POEN-0926-SM-DTX88	0.740243279278693
GTEX-1PPGY-1526-SM-EVYBK	0.693854303439613
GTEX-1PPH7-0826-SM-E8VNX	0.630918232809551
GTEX-1QCLY-1626-SM-DTXDW	0.754734896973973
GTEX-1QCLZ-2326-SM-DTXDO	0.682561759034216
GTEX-1QEPI-0926-SM-DTXF3	0.716719887010375
GTEX-1QMI2-0726-SM-E9J4F	0.678473736872502
GTEX-1QP28-1226-SM-E9J2M	0.658375705947024
GTEX-1QP29-1726-SM-E8VMQ	0.745019071925099
GTEX-1QP9N-1826-SM-E8VMP	0.616819420116916
GTEX-1QPFJ-2026-SM-EVYBE	0.72336396228394
GTEX-1QW4Y-1026-SM-DTXE2	0.679702651338833
GTEX-1R46S-2526-SM-E8VN2	0.733425175369531
GTEX-1R7EU-1226-SM-E8VMR	0.727030795571896
GTEX-1R7EV-1526-SM-E8VOD	0.578743290354938
GTEX-1R9JW-0326-SM-EAZ45	0.687639828039952
GTEX-1R9PM-1826-SM-EVYBH	0.600441001047642
GTEX-1R9PN-0326-SM-DTX85	0.724129854082388
GTEX-1RAZQ-1226-SM-EWRNL	0.711651179613983
GTEX-1RAZS-1226-SM-E8VMT	0.664277265753358
GTEX-1RLM8-2226-SM-EVYD1	0.535591233885566
GTEX-1RQEC-2026-SM-DTXDM	0.679135986488588
GTEX-1S82U-1126-SM-E9U6I	0.645195790412762
GTEX-1S82Z-0726-SM-E6CHX	0.671358757454147
GTEX-PSDG-1626-SM-48TCQ	0.626134760227437
GTEX-Q2AG-0326-SM-48U1O	0.741005266018632
GTEX-QDT8-0626-SM-48TYW	0.721373379509269
GTEX-QEG5-0726-SM-D4P1T	0.726711937033868
GTEX-QEL4-2126-SM-447AE	0.733442230231899
GTEX-QMRM-1626-SM-D4P1U	0.595764370444872
GTEX-QVJO-1826-SM-447C9	0.610073277403222
GTEX-R3RS-0626-SM-48FE1	0.755836854012364
GTEX-R53T-1526-SM-48FEK	0.685648404675153
GTEX-R55D-0826-SM-48FEA	0.617156591072593
GTEX-REY6-2426-SM-48FF5	0.64200074457214
GTEX-RU1J-0626-SM-4WAWY	0.712442328206755
GTEX-RU72-0626-SM-46MUI	0.74178519398363
GTEX-RUSQ-2026-SM-4GIAK	0.652232159666375
GTEX-RWS6-1926-SM-47JXY	0.728538594099591
GTEX-S32W-2026-SM-4AD6E	0.642015098258129
GTEX-S33H-0326-SM-4AD6N	0.645707476656617
GTEX-S341-1526-SM-4AD6K	0.759665071381078
GTEX-S4P3-1326-SM-4AD6V	0.707219708383026
GTEX-S4Q7-1126-SM-4AD6R	0.651894484951756
GTEX-S4UY-0726-SM-4AD6X	0.65570413501541
GTEX-S7SE-0826-SM-4AT4D	0.695471813949469
GTEX-SE5C-2126-SM-4BRUJ	0.667372750597322
GTEX-T2IS-1526-SM-32QPR	0.757609481870381
GTEX-T2YK-2226-SM-32QPT	0.738780832851282
GTEX-T5JC-2126-SM-32PMO	0.74706900921784
GTEX-T5JW-2026-SM-4DM63	0.712380238179742
GTEX-T6MN-0726-SM-32PML	0.75073141916881
GTEX-T6MO-0326-SM-32QOK	0.693947184673772
GTEX-TKQ1-0226-SM-33HB5	0.646114493132332
GTEX-TKQ2-1826-SM-33HB2	0.639600044231602
GTEX-TML8-1226-SM-32QON	0.696495834844252
GTEX-TMMY-0726-SM-33HBE	0.712560997671395
GTEX-U3ZH-1426-SM-4DXSR	0.74661448147974
GTEX-U3ZN-1926-SM-4DXSG	0.729666826805149
GTEX-U412-1826-SM-4DXTJ	0.706543009908214
GTEX-U8XE-0826-SM-4E3J1	0.665488547163995
GTEX-UJHI-1426-SM-3DB9C	0.714625525032303
GTEX-UPK5-2326-SM-3P5Z8	0.735486675474892
GTEX-UTHO-1026-SM-3GAF7	0.642458712972825
GTEX-V955-2026-SM-3GAFA	0.64038990286827
GTEX-VJWN-0726-SM-3GIJ8	0.74190990619032
GTEX-VUSG-2226-SM-4KKZO	0.733799750521931
GTEX-W5X1-2326-SM-3GIL6	0.71556743252973
GTEX-WFG8-2026-SM-EXOHO	0.704729988874058
GTEX-WFON-1826-SM-3GILG	0.643868623460972
GTEX-WHSB-1926-SM-EXOHH	0.589491120182071
GTEX-WI4N-1426-SM-3LK7H	0.702475069114569
GTEX-WOFL-0826-SM-3MJG1	0.709655903504867
GTEX-WRHU-0326-SM-3MJFY	0.687414910833194
GTEX-WXYG-2226-SM-4E3IM	0.71777712333862
GTEX-WY7C-2726-SM-3NB3P	0.647081298591645
GTEX-WYBS-0926-SM-3NM94	0.74572831999023
GTEX-WYJK-1326-SM-3NB2T	0.727952481632995
GTEX-WYVS-1726-SM-3NMAY	0.729788391311055
GTEX-X15G-1626-SM-3NMB3	0.71265992488585
GTEX-X261-0626-SM-3NMD9	0.670128939690315
GTEX-X4EP-2926-SM-3P5YQ	0.730777499269075
GTEX-X4XY-0926-SM-4E3JD	0.686140413300547
GTEX-X62O-0526-SM-EWRMA	0.693419492712151
GTEX-XBED-1626-SM-47JYN	0.7468449673108
GTEX-XGQ4-0926-SM-4AT4U	0.638909205268781
GTEX-XMD1-0826-SM-4AT52	0.725177273607519
GTEX-XMD2-0926-SM-4WWEF	0.68357066435295
GTEX-XMK1-1126-SM-4IHJ8	0.568000622503996
GTEX-XOT4-0726-SM-4GIAW	0.746607650850336
GTEX-XQ3S-1326-SM-4BOPQ	0.610079376430741
GTEX-XQ8I-2426-SM-4WAXY	0.667771331797828
GTEX-XUW1-2326-SM-4BOO5	0.691253687799807
GTEX-XUZC-1626-SM-4BRVP	0.680250729150577
GTEX-XV7Q-2326-SM-4BRVZ	0.683738021820709
GTEX-XYKS-1326-SM-4BRUN	0.723814181711794
GTEX-Y111-2026-SM-4SOJA	0.599394222129549
GTEX-Y114-2026-SM-4TT7L	0.692199475433539
GTEX-Y3I4-1526-SM-4TT7K	0.673143754662233
GTEX-Y3IK-2326-SM-4WWDT	0.707977463968704
GTEX-Y5LM-1726-SM-4VDSX	0.706093000696478
GTEX-Y5V5-2126-SM-4WWFO	0.707771382542884
GTEX-Y5V6-2126-SM-4WWFX	0.654607164272784
GTEX-Y8E4-1626-SM-5S2MW	0.663175971883309
GTEX-Y8LW-1626-SM-5IFHX	0.693208711180286
GTEX-Y9LG-1426-SM-5IFJZ	0.624512684523947
GTEX-YB5E-1726-SM-5IFJ3	0.559538213752331
GTEX-YB5K-1626-SM-5IFIN	0.616535940648941
GTEX-YEC3-1026-SM-5IFI5	0.650034103483987
GTEX-YECK-0726-SM-EZ6LV	0.617614554942373
GTEX-YFC4-1426-SM-5IFJG	0.774898270325103
GTEX-YFCO-1826-SM-4W1YH	0.685429112203509
GTEX-YJ8O-2226-SM-5IFHW	0.670405769005982
GTEX-Z9EW-1526-SM-EZ6LU	0.623867027825698
GTEX-ZA64-1526-SM-5CVMD	0.650737422303073
GTEX-ZAB4-2526-SM-5HL8M	0.66661159591529
GTEX-ZAJG-0626-SM-5HL8X	0.708466698144385
GTEX-ZAK1-1326-SM-EVYAS	0.685472549342294
GTEX-ZC5H-2626-SM-5J2MG	0.739721620016754
GTEX-ZDTT-2126-SM-DKPOM	0.68100867545515
GTEX-ZDXO-0126-SM-5S2ND	0.635401574556259
GTEX-ZDYS-1126-SM-5K7UB	0.638388512004508
GTEX-ZEX8-2226-SM-57WC6	0.679195004695517
GTEX-ZF29-1926-SM-5S2P1	0.745022499186531
GTEX-ZF2S-2026-SM-5E461	0.737430716901645
GTEX-ZF3C-2326-SM-5S2NC	0.728080194893162
GTEX-ZGAY-1726-SM-DO91P	0.719734167170936
GTEX-ZLFU-2126-SM-DO931	0.67358945226341
GTEX-ZLV1-1426-SM-DO92Z	0.682569264043568
GTEX-ZLWG-1926-SM-DO92J	0.66580972905003
GTEX-ZPIC-1126-SM-5BC7F	0.663297698747767
GTEX-ZQG8-0726-SM-5P9H9	0.609147453145833
GTEX-ZQUD-1926-SM-51MSA	0.62179548728439
GTEX-ZT9W-2026-SM-51MRA	0.58842554875361
GTEX-ZTPG-2826-SM-57WGA	0.603637771948406
GTEX-ZTTD-1026-SM-51MRD	0.693366399723308
GTEX-ZTX8-1226-SM-4YCE9	0.723985709648899
GTEX-ZU9S-1926-SM-5NQBP	0.740568121596241
GTEX-ZUA1-1526-SM-59HLS	0.635025414411313
GTEX-ZV6S-1826-SM-5NQ8D	0.676623697568943
GTEX-ZV7C-1826-SM-5NQ83	0.726114880409797
GTEX-ZVE2-1226-SM-5NQ8R	0.736959854947309
GTEX-ZVT2-1826-SM-5NQ8W	0.707819887408536
GTEX-ZVT4-1026-SM-57WC4	0.700494009019816
GTEX-ZVTK-0326-SM-51MRR	0.706656532291947
GTEX-ZVZQ-0826-SM-51MRF	0.635674190132705
GTEX-ZWKS-2826-SM-5NQ74	0.670612798032806
GTEX-ZXES-0826-SM-5E43C	0.716261629372832
GTEX-ZY6K-1626-SM-5GZWV	0.735062827905372
GTEX-ZYFC-0826-SM-5E44K	0.668716320375242
GTEX-ZYT6-0126-SM-5E45J	0.624562192224983
GTEX-ZYW4-0826-SM-5GIDG	0.651804215075909
GTEX-ZZ64-1226-SM-5E43R	0.597280273579909
GTEX-ZZPU-0626-SM-5E43T	0.724932548001029
