## Additional file 6 for "Transcriptome diversity is a systematic source of bias in RNA-sequencing data": gtex_Cells_Cultured_fibroblasts.txt

sample_id	transcriptome_diversity
GTEX-111VG-0008-SM-5Q5BG	0.739105282610984
GTEX-111YS-0008-SM-5Q5BH	0.729586943818494
GTEX-1122O-0008-SM-5QGR2	0.748864269005407
GTEX-1128S-0008-SM-5Q5DP	0.709944896484471
GTEX-113IC-0008-SM-5QGRF	0.724773448740278
GTEX-113JC-0008-SM-5QGR6	0.73360505583847
GTEX-117XS-0008-SM-5Q5DQ	0.725512397734392
GTEX-117YW-0008-SM-5QGRD	0.734843923885953
GTEX-1192W-0008-SM-5QGRE	0.720763581877318
GTEX-1192X-0008-SM-5Q5B7	0.738435189530299
GTEX-11DXW-0008-SM-5Q59V	0.724095160994989
GTEX-11DXX-0008-SM-5Q5B8	0.731123593747387
GTEX-11DXY-0008-SM-5QGR4	0.726376841593865
GTEX-11DYG-0008-SM-5QGR5	0.732137824965912
GTEX-11DZ1-0008-SM-5QGR3	0.723853400835918
GTEX-11EI6-0008-SM-5QGR7	0.720246633457424
GTEX-11EMC-0008-SM-5Q5DR	0.731681750628472
GTEX-11EQ8-0008-SM-5Q5DJ	0.712548868872988
GTEX-11EQ9-0008-SM-5Q5DK	0.67191173442885
GTEX-11GS4-0008-SM-5QGRA	0.717915243311003
GTEX-11GSP-0008-SM-5Q5DM	0.734495134318681
GTEX-11H98-0008-SM-5QGR8	0.736588410251133
GTEX-11I78-0008-SM-5Q5DI	0.719759163992702
GTEX-11LCK-0008-SM-5Q5BB	0.730292332367811
GTEX-11NSD-0008-SM-5Q5BC	0.743528767133328
GTEX-11NUK-0008-SM-5Q5B9	0.746743969736464
GTEX-11NV4-0008-SM-5Q5BA	0.734531818694267
GTEX-11O72-0008-SM-5Q5DN	0.724773783431194
GTEX-11OC5-0008-SM-5S2OH	0.745005505769416
GTEX-11OF3-0008-SM-5S2NH	0.716078719465563
GTEX-11ONC-0008-SM-5S2MG	0.733044294695121
GTEX-11P7K-0008-SM-5S2O5	0.725597333766751
GTEX-11P81-0008-SM-5S2OT	0.744170649294993
GTEX-11P82-0008-SM-5S2MS	0.723692894384011
GTEX-11PRG-0008-SM-5S2N5	0.730730419762612
GTEX-11TT1-0008-SM-5S2P8	0.728399131422317
GTEX-11TTK-0008-SM-5S2RU	0.735517344139461
GTEX-11TUW-0008-SM-5SI6S	0.706740186456915
GTEX-11UD1-0008-SM-5S2P6	0.739478586764841
GTEX-11UD2-0008-SM-5S2P7	0.711928543867387
GTEX-11WQC-0008-SM-5SI6R	0.728762530043419
GTEX-11WQK-0008-SM-5SI6T	0.7237864735619
GTEX-11XUK-0008-SM-5S2WD	0.722581665814508
GTEX-11ZTS-0008-SM-5S2VC	0.713182244155452
GTEX-11ZTT-0008-SM-5S2TZ	0.708607427768651
GTEX-11ZU8-0008-SM-5S2VO	0.707106652236753
GTEX-11ZUS-0008-SM-5S2UO	0.719300461769503
GTEX-1211K-0008-SM-5S2W1	0.724053671089043
GTEX-12126-0008-SM-5S2UC	0.723843228185303
GTEX-1212Z-0008-SM-5TDBW	0.712104581571616
GTEX-12584-0008-SM-664MB	0.72906205301359
GTEX-12696-0008-SM-5TDBX	0.724602971214372
GTEX-1269C-0008-SM-5TDBY	0.723418491442698
GTEX-12BJ1-0008-SM-5TDBZ	0.729112873598361
GTEX-12C56-0008-SM-5TDC1	0.733534760976506
GTEX-12KS4-0008-SM-664MC	0.715851966487039
GTEX-12WSA-0008-SM-5TDC3	0.709329611933962
GTEX-12WSC-0008-SM-664MK	0.726437930465206
GTEX-12WSD-0008-SM-664ME	0.738824964193446
GTEX-12WSE-0008-SM-5YY9P	0.741393887901007
GTEX-12WSF-0008-SM-5YY8S	0.705075187586931
GTEX-12WSG-0008-SM-5TDC4	0.725164793745137
GTEX-12WSH-0008-SM-5S2V1	0.714189737880403
GTEX-12WSI-0008-SM-664MD	0.71978942554332
GTEX-12WSJ-0008-SM-664ML	0.736039236232904
GTEX-12WSK-0008-SM-5YY9R	0.721908348279963
GTEX-12WSL-0008-SM-664MM	0.750610627030738
GTEX-12WSM-0008-SM-5S2VD	0.71355552636183
GTEX-12WSN-0008-SM-664MI	0.739461708581458
GTEX-12ZZW-0008-SM-5YY9L	0.731824880709827
GTEX-12ZZX-0008-SM-5YY9N	0.722787509564376
GTEX-12ZZY-0008-SM-5YY9Q	0.744755785479632
GTEX-12ZZZ-0008-SM-5YY9S	0.729435821080004
GTEX-13111-0008-SM-5YY8R	0.731744561605817
GTEX-13112-0008-SM-5YY9M	0.727665800770299
GTEX-13113-0008-SM-5YY9T	0.719730429317995
GTEX-1313W-0008-SM-5YYAP	0.726307095784005
GTEX-1314G-0008-SM-5YY9K	0.735193306570669
GTEX-131XF-0008-SM-664MH	0.718930772758099
GTEX-131XG-0008-SM-5YY9O	0.736018200571374
GTEX-131XH-0008-SM-5YYAC	0.728819978803699
GTEX-131XW-0008-SM-664MJ	0.728844423381295
GTEX-131YS-0008-SM-5YY9Z	0.72988765428789
GTEX-132AR-0008-SM-62LDH	0.745465391032902
GTEX-132NY-0008-SM-62LFX	0.718433476109744
GTEX-132Q8-0008-SM-5ZZUC	0.719972130965588
GTEX-132QS-0008-SM-5ZZUB	0.725884936497937
GTEX-1339X-0008-SM-5ZZUL	0.725242955283714
GTEX-133LE-0008-SM-62LDD	0.73216654212523
GTEX-1399Q-0008-SM-62LDE	0.725620748905001
GTEX-1399R-0008-SM-5ZZUF	0.719708167556564
GTEX-1399S-0008-SM-62LDF	0.726261968633205
GTEX-1399T-0008-SM-62LDB	0.734443354274094
GTEX-1399U-0008-SM-5S2VE	0.736606780220923
GTEX-139D8-0008-SM-5ZZUH	0.73330005316485
GTEX-139T4-0008-SM-5S2WF	0.718906709230747
GTEX-139T8-0008-SM-5ZZUD	0.705760538605084
GTEX-139TS-0008-SM-62LDG	0.72358318183775
GTEX-139TU-0008-SM-5ZZUK	0.722287791373715
GTEX-139YR-0008-SM-5ZZUM	0.727048569688412
GTEX-13CF2-0008-SM-62LDC	0.723618576064211
GTEX-13CZU-0008-SM-5ZZUI	0.723300198004679
GTEX-13CZV-0008-SM-5ZZUE	0.722255990908011
GTEX-13FH7-0008-SM-5ZZUJ	0.730252758153181
GTEX-14PKU-0008-SM-E9U4G	0.745609307752277
GTEX-14PKV-0008-SM-E9U4H	0.741539997620447
GTEX-14PN3-0008-SM-E76Q7	0.729389195042376
GTEX-14PN4-0008-SM-E9U4N	0.733316719983913
GTEX-14PQA-0008-SM-E6CPD	0.720761755385741
GTEX-14XAO-0008-SM-E9U4M	0.723872690465707
GTEX-15CHC-0008-SM-E9U4J	0.741114714765591
GTEX-15CHQ-0008-SM-E9U4I	0.727175767218707
GTEX-15CHR-0008-SM-E9U4K	0.743816903298914
GTEX-15D1Q-0008-SM-E9U4L	0.738535829229019
GTEX-15D79-0008-SM-E6CPM	0.738149914883518
GTEX-15DCD-0008-SM-E76Q6	0.740801061173247
GTEX-15DCE-0008-SM-E6CPF	0.715962584741918
GTEX-15DDE-0008-SM-E6CPH	0.74994285331026
GTEX-15DYW-0008-SM-E76Q4	0.731072225263836
GTEX-15DZA-0008-SM-E76Q2	0.722781187649622
GTEX-15EO6-0008-SM-E6CPJ	0.722936091877731
GTEX-15EOM-0008-SM-E6CPI	0.751544120998003
GTEX-15ER7-0008-SM-E6CPG	0.753642315160294
GTEX-15ETS-0008-SM-E8VNG	0.75723352851499
GTEX-15EU6-0008-SM-E8VNH	0.744227852251767
GTEX-15F5U-0008-SM-E8VMZ	0.744356974400303
GTEX-15FZZ-0008-SM-E8VNI	0.755204407919193
GTEX-15G1A-0008-SM-E76Q5	0.737302722547438
GTEX-15RIE-0008-SM-EAZCH	0.730288782834441
GTEX-15RIF-0008-SM-EAZ34	0.72540119788667
GTEX-15RIG-0008-SM-EAZCG	0.733949078095268
GTEX-15RJ7-0008-SM-EAZCD	0.737443994480157
GTEX-15RJE-0008-SM-EAZ31	0.735998517908738
GTEX-15SB6-0008-SM-EAZCE	0.744652768814236
GTEX-15SDE-0008-SM-EAZCF	0.729800137277214
GTEX-15SHU-0008-SM-EAZ35	0.737505773562729
GTEX-15SHV-0008-SM-EAZCA	0.742083138198511
GTEX-15SHW-0008-SM-EAZ33	0.737767015368031
GTEX-15SKB-0008-SM-EAZ36	0.731954988314044
GTEX-15SZO-0008-SM-EAZ38	0.742704163351155
GTEX-15UF6-0008-SM-EAZCB	0.755080828801226
GTEX-15UF7-0008-SM-EAZ37	0.745371622817465
GTEX-15UKP-0008-SM-EAZ3A	0.724147930635165
GTEX-169BO-0008-SM-EAZ32	0.728581215447996
GTEX-16A39-0008-SM-EAZC9	0.73254043496077
GTEX-16AAH-0008-SM-EAZC5	0.722290864815726
GTEX-16BQI-0008-SM-EAZCC	0.737842971671245
GTEX-16GPK-0008-SM-EAZ39	0.728435899797766
GTEX-16MT8-0008-SM-EAZC3	0.735727768045829
GTEX-16MT9-0008-SM-EAZC8	0.748735774587699
GTEX-16MTA-0008-SM-EAZC6	0.73925587405244
GTEX-16NGA-0008-SM-EAZC7	0.74368465620084
GTEX-16NPV-0008-SM-EAZC2	0.742229070719917
GTEX-16NPX-0008-SM-EAZC1	0.736877866271908
GTEX-16XZY-0008-SM-EAZCI	0.731541054153423
GTEX-16XZZ-0008-SM-EAZCJ	0.735052463504353
GTEX-16YQH-0008-SM-EAZB8	0.735416238740807
GTEX-16Z82-0008-SM-EAZBX	0.751231185220755
GTEX-178AV-0008-SM-EAZBY	0.73271349091025
GTEX-17EUY-0008-SM-EAZB9	0.741804678364903
GTEX-17EVP-0008-SM-EAZBZ	0.747264095408141
GTEX-17EVQ-0008-SM-EAZB7	0.729998255028013
GTEX-17F96-0008-SM-EAZB6	0.735389609951228
GTEX-17F97-0008-SM-EAZBB	0.745357320249397
GTEX-17F98-0008-SM-EAZBA	0.754777503454976
GTEX-17F9E-0008-SM-EAZB5	0.718749810488154
GTEX-17F9Y-0008-SM-EAZBC	0.732223250810469
GTEX-17HG3-0008-SM-EAZBD	0.739803574411248
GTEX-17HGU-0008-SM-EAZBH	0.736777095916921
GTEX-17HHE-0008-SM-EAZBJ	0.742671020089195
GTEX-17HHY-0008-SM-EAZBE	0.74594951489978
GTEX-17HII-0008-SM-EAZBF	0.738080674979615
GTEX-17JCI-0008-SM-EAZBG	0.743552369820065
GTEX-17KNJ-0008-SM-EAZBI	0.733115309846508
GTEX-17MF6-0008-SM-EAZBV	0.736206594938539
GTEX-17MFQ-0008-SM-EAZBK	0.74028574008789
GTEX-183FY-0008-SM-EAZBL	0.723732437741718
GTEX-183WM-0008-SM-EAZBN	0.724918146224121
GTEX-18465-0008-SM-EAZBM	0.740051405556903
GTEX-18A66-0008-SM-EAZBU	0.749067816016711
GTEX-18A67-0008-SM-EAZBP	0.742948297460949
GTEX-18A6Q-0008-SM-EAZBO	0.74994350183828
GTEX-18A7A-0008-SM-EAZBR	0.739650096149259
GTEX-18A7B-0008-SM-EAZBQ	0.73623120115741
GTEX-18D9B-0008-SM-EAZBT	0.745246505970381
GTEX-18D9U-0008-SM-EAZBW	0.741522176728143
GTEX-18QFQ-0008-SM-EAZD7	0.754727223137236
GTEX-1A32A-0008-SM-EAZD9	0.742252756609016
GTEX-1A3MV-0008-SM-EAZDA	0.741165060274979
GTEX-1A3MW-0008-SM-EAZDC	0.73070983169972
GTEX-1A3MX-0008-SM-EAZDB	0.737859864807136
GTEX-1A8FM-0008-SM-EAZDD	0.732612316164256
GTEX-1A8G6-0008-SM-EWRMK	0.73076950629232
GTEX-1A8G7-0008-SM-EVYAT	0.71407591713345
GTEX-1AMEY-0008-SM-EVYAU	0.732152667236705
GTEX-1AMFI-0008-SM-EVYAV	0.743696133371755
GTEX-1AX8Z-0008-SM-EVYAW	0.750731354303329
GTEX-1AX9I-0008-SM-EVYAZ	0.721351275996524
GTEX-1AX9J-0008-SM-EVYB2	0.73558022831997
GTEX-1AX9K-0008-SM-EVYB1	0.705055183414366
GTEX-1AYCT-0008-SM-EVYAX	0.741770919638847
GTEX-1AYD5-0008-SM-EVYAY	0.752962027334005
GTEX-1B8KE-0008-SM-EVYB3	0.756772340939915
GTEX-1B8KZ-0008-SM-EXOHR	0.753934787621162
GTEX-1B8L1-0008-SM-EXOHQ	0.731330565520107
GTEX-1B8SF-0008-SM-EXOHU	0.757864095452412
GTEX-1B8SG-0008-SM-EXOHS	0.733761615579887
GTEX-1B932-0008-SM-EXOHW	0.743062296844158
GTEX-1B933-0008-SM-EXOHV	0.752037641117189
GTEX-1B97I-0008-SM-EXOHX	0.747421906528705
GTEX-1B996-0008-SM-EXOHY	0.753967794607387
GTEX-1BAJH-0008-SM-EXOI3	0.74120220809751
GTEX-1C2JI-0008-SM-EXOHZ	0.742922375186462
GTEX-1C475-0008-SM-EXOI1	0.740480076225131
GTEX-1C4CL-0008-SM-EXOI2	0.731324614689729
GTEX-1C64N-0008-SM-EXUR6	0.761630748587352
GTEX-1C64O-0008-SM-EXUR5	0.737730179455853
GTEX-1C6VQ-0008-SM-EXUR8	0.730601453024798
GTEX-1C6VS-0008-SM-EXOI4	0.74943741621857
GTEX-1C6WA-0008-SM-EXUR7	0.748399759243261
GTEX-1CAMQ-0008-SM-EXOI5	0.740061375248476
GTEX-1CAMR-0008-SM-EXURA	0.759178407602054
GTEX-1CAMS-0008-SM-EXURB	0.753304287494456
GTEX-1CAV2-0008-SM-EXURC	0.750275704358039
GTEX-1CB4E-0008-SM-EXURD	0.737190233799721
GTEX-1CB4F-0008-SM-EXURE	0.748935777560898
GTEX-1CB4G-0008-SM-EXURF	0.74825960014215
GTEX-1CB4I-0008-SM-EXURG	0.764582145886727
GTEX-1CB4J-0008-SM-EXURH	0.760981806636194
GTEX-1E2YA-0008-SM-EXURI	0.749125849285173
GTEX-1EWIQ-0008-SM-EVR3F	0.737368791037834
GTEX-1EX96-0008-SM-EWRMB	0.733719612578551
GTEX-1F48J-0008-SM-EWRMD	0.746644389825092
GTEX-1F52S-0008-SM-EWRME	0.737744996559489
GTEX-1F5PL-0008-SM-EWRMC	0.730682781764805
GTEX-1F6I4-0008-SM-EWRMF	0.724995993993109
GTEX-1F6IF-0008-SM-EWRMJ	0.745227473788529
GTEX-1F6RS-0008-SM-EWRMG	0.741517659653513
GTEX-1F75A-0008-SM-EAZCQ	0.736119793950015
GTEX-1F75B-0008-SM-EAZCP	0.733513736803661
GTEX-1F75I-0008-SM-EWRMH	0.734490233607954
GTEX-1F75W-0008-SM-EAZCU	0.723731776638751
GTEX-1F7RK-0008-SM-EWRMI	0.749392646673538
GTEX-1F88E-0008-SM-EAZCR	0.72027418235806
GTEX-1F88F-0008-SM-EAZCT	0.746631427209287
GTEX-1FIGZ-0008-SM-EAZCS	0.717015097980857
GTEX-1GF9U-0008-SM-EAZCV	0.741548660400643
GTEX-1GF9V-0008-SM-EAZCW	0.747738389267376
GTEX-1GF9W-0008-SM-EAZCY	0.744807168549403
GTEX-1GF9X-0008-SM-EAZCX	0.736367983294772
GTEX-1GL5R-0008-SM-EAZCZ	0.743455447810244
GTEX-1GMR2-0008-SM-EAZD1	0.728813765099823
GTEX-1GMR3-0008-SM-EAZD2	0.743407260466405
GTEX-1GMR8-0008-SM-EAZD3	0.725420221786186
GTEX-1GMRU-0008-SM-EAZD4	0.749565047062523
GTEX-1GN1U-0008-SM-EZ6MA	0.749436783731142
GTEX-1GN1V-0008-SM-EAZD5	0.731658433500525
GTEX-1GN1W-0008-SM-EZ6MB	0.752675803277715
GTEX-1GN73-0008-SM-EAZD6	0.714989453355318
GTEX-1I1GP-0008-SM-EXUT6	0.741118566944983
GTEX-1I1GU-0008-SM-EXUT7	0.737732173188633
GTEX-N7MS-0008-SM-4E3JI	0.742686840249789
GTEX-NFK9-0008-SM-4E3JE	0.739601391050526
GTEX-NL3H-0008-SM-4E3HU	0.73543397420312
GTEX-NL4W-0008-SM-4E3I2	0.725325816630257
GTEX-NPJ7-0008-SM-4E3JS	0.724431980828101
GTEX-O5YT-0008-SM-4E3IQ	0.72715923904114
GTEX-O5YU-0008-SM-4E3I7	0.737817657758369
GTEX-O5YV-0008-SM-4E3HP	0.740278137437466
GTEX-O5YW-0008-SM-4E3IE	0.727449272522645
GTEX-OHPK-0008-SM-4E3JL	0.743461108050668
GTEX-OHPL-0008-SM-4E3I9	0.714559533599174
GTEX-OHPM-0008-SM-4E3IP	0.731238780189731
GTEX-OHPN-0008-SM-4E3HW	0.718235395710646
GTEX-OIZG-0008-SM-4E3J2	0.738998523351515
GTEX-OIZI-0008-SM-2XCFD	0.735920016368485
GTEX-OOBJ-0008-SM-3NB26	0.718421307915258
GTEX-OOBK-0008-SM-3NB27	0.72925532517048
GTEX-OXRK-0008-SM-3NB28	0.751646111276604
GTEX-OXRL-0008-SM-3NB29	0.72767107754953
GTEX-P44H-0008-SM-48TDW	0.76135725167345
GTEX-P4PP-0008-SM-48TDV	0.749412505789735
GTEX-P4PQ-0008-SM-48TDX	0.72634737298916
GTEX-P4QS-0008-SM-48TDY	0.739201644447888
GTEX-P4QT-0008-SM-48TDZ	0.727817646640014
GTEX-P78B-0008-SM-48TE1	0.723544783163811
GTEX-PLZ4-0008-SM-48TE6	0.746864132240973
GTEX-PLZ6-0008-SM-48TD5	0.732843640086006
GTEX-POMQ-0008-SM-48TE7	0.713538003676309
GTEX-POYW-0008-SM-48TE4	0.756726015856288
GTEX-PSDG-0008-SM-48TE5	0.754534572795569
GTEX-PVOW-0008-SM-48TE8	0.726542726691736
GTEX-PW2O-0008-SM-48TEB	0.73038921622888
GTEX-PWCY-0008-SM-48TE9	0.73801914733692
GTEX-PWN1-0008-SM-48TEA	0.755052595074353
GTEX-PX3G-0008-SM-48U2L	0.75086736483655
GTEX-Q2AG-0008-SM-48U2K	0.698722480491548
GTEX-Q2AH-0008-SM-48U2J	0.71787369387376
GTEX-Q2AI-0008-SM-48U2H	0.706300141641133
GTEX-Q734-0008-SM-48U2I	0.720722935759635
GTEX-QCQG-0008-SM-48U2G	0.727766158539553
GTEX-QDT8-0008-SM-48U2F	0.724851468992246
GTEX-QDVJ-0008-SM-48U2E	0.697263495905702
GTEX-QDVN-0008-SM-48U2D	0.706785941679732
GTEX-QEG4-0008-SM-48TYZ	0.701422719633138
GTEX-QEG5-0008-SM-CE6QS	0.735225698086347
GTEX-QEL4-0008-SM-447AZ	0.706599681210287
GTEX-QESD-0008-SM-447B2	0.718982006988367
GTEX-QLQ7-0008-SM-447AW	0.73258185672617
GTEX-QMR6-0008-SM-447AV	0.73606724759057
GTEX-QMRM-0008-SM-447B1	0.742613880321574
GTEX-QV31-0008-SM-447AT	0.73434689710661
GTEX-QV44-0008-SM-447AX	0.723290031183746
GTEX-QVJO-0008-SM-447AU	0.732276947677203
GTEX-QVUS-0008-SM-447AY	0.735404150470257
GTEX-QXCU-0008-SM-48FCH	0.751244108398268
GTEX-R3RS-0008-SM-48FF1	0.755496572279321
GTEX-R45C-0008-SM-48FF2	0.734923170072091
GTEX-R53T-0008-SM-48FEW	0.721199659788355
GTEX-R55C-0008-SM-48FCF	0.717681117958749
GTEX-R55D-0008-SM-48FEV	0.72656533280484
GTEX-R55E-0008-SM-48FCG	0.731324529856109
GTEX-R55G-0008-SM-48FEX	0.729437068504819
GTEX-RM2N-0008-SM-48FF3	0.743041129674539
GTEX-RN64-0008-SM-48FEZ	0.730518829679212
GTEX-RNOR-0008-SM-48FEY	0.71577909127684
GTEX-RTLS-0008-SM-48FET	0.728533926989178
GTEX-RU1J-0008-SM-46MV9	0.750338596740024
GTEX-RU72-0008-SM-46MV8	0.723577048930929
GTEX-RVPV-0008-SM-47JYW	0.745180326333406
GTEX-RWS6-0008-SM-47JYV	0.739741658125759
GTEX-RWSA-0008-SM-47JYX	0.755663515685424
GTEX-S33H-0008-SM-4AD6C	0.73467665021215
GTEX-S341-0008-SM-4AD6D	0.736315218380237
GTEX-S3XE-0008-SM-3NM8O	0.730607821533782
GTEX-S4P3-0008-SM-3NM8R	0.699553513451454
GTEX-S4Q7-0008-SM-3NM8A	0.71872429288304
GTEX-S4UY-0008-SM-3NM8H	0.723337102862896
GTEX-S4Z8-0008-SM-33HAZ	0.723865346497188
GTEX-S7PM-0008-SM-3NM9Q	0.726333104240499
GTEX-S7SE-0008-SM-33HB1	0.705436595882285
GTEX-S7SF-0008-SM-3NM8T	0.729008722775239
GTEX-S95S-0008-SM-4AT5M	0.726682463076953
GTEX-SE5C-0008-SM-4B64J	0.732343853761914
GTEX-SIU8-0008-SM-4BRUC	0.717069341255115
GTEX-SJXC-0008-SM-4DM7G	0.742524191322563
GTEX-SN8G-0008-SM-4DM4X	0.720193740396476
GTEX-SNMC-0008-SM-4DM5A	0.727820820401673
GTEX-SNOS-0008-SM-4DM6I	0.72882514033722
GTEX-SSA3-0008-SM-47JWJ	0.741676747084355
GTEX-SUCS-0008-SM-4DM53	0.743959145195285
GTEX-T2IS-0008-SM-4DM75	0.732123839753404
GTEX-T2YK-0008-SM-4DM6M	0.742735838552841
GTEX-T5JC-0008-SM-4DM6A	0.747506510321505
GTEX-T5JW-0008-SM-4DM5X	0.742396049621207
GTEX-T6MN-0008-SM-4DM7H	0.742331220503604
GTEX-T6MO-0008-SM-4DM6T	0.736406394168602
GTEX-TKQ1-0008-SM-4DXSO	0.721262881794822
GTEX-TKQ2-0008-SM-4DM5L	0.728005951101297
GTEX-TML8-0008-SM-4DXUI	0.735347451612801
GTEX-TMMY-0008-SM-4DXU3	0.742001895952657
GTEX-TMZS-0008-SM-47JWM	0.727059138983495
GTEX-TSE9-0008-SM-4DXT8	0.741315259141628
GTEX-U3ZG-0008-SM-47JWL	0.740263318186156
GTEX-U3ZH-0008-SM-4DXT2	0.73569113018836
GTEX-U3ZM-0008-SM-4DXTQ	0.740808947694434
GTEX-U3ZN-0008-SM-4DXTL	0.736268742286735
GTEX-U412-0008-SM-4DXTE	0.751140150635733
GTEX-U4B1-0008-SM-4DXUW	0.750406821974976
GTEX-U8T8-0008-SM-4DXSP	0.735407425079009
GTEX-U8XE-0008-SM-4E3K4	0.726106094291457
GTEX-UJHI-0008-SM-4IHL1	0.749135111010768
GTEX-UJMC-0008-SM-4IHKK	0.752609279825776
GTEX-UPK5-0008-SM-4IHJD	0.714442241462251
GTEX-UTHO-0008-SM-4JBID	0.731553836701102
GTEX-V1D1-0008-SM-4JBIJ	0.735380516253313
GTEX-VUSG-0008-SM-4KL24	0.688508825192406
GTEX-VUSH-0008-SM-47JWK	0.732720766732708
GTEX-W5WG-0008-SM-4KL25	0.702321996183435
GTEX-W5X1-0008-SM-4LMKA	0.735882393538387
GTEX-WCDI-0008-SM-47JYE	0.746197416953109
GTEX-WEY5-0008-SM-4LMKC	0.744284097643206
GTEX-WFG7-0008-SM-4LMKB	0.745874096074388
GTEX-WFG8-0008-SM-4LVN6	0.738145372561342
GTEX-WFJO-0008-SM-4LVN7	0.72513283941591
GTEX-WH7G-0008-SM-4LVNM	0.735379658400715
GTEX-WHPG-0008-SM-4M1ZQ	0.736786729356721
GTEX-WHSB-0008-SM-4M1ZP	0.734934587389293
GTEX-WHSE-0008-SM-4M1ZO	0.735267933309765
GTEX-WHWD-0008-SM-4OOSU	0.725070660140576
GTEX-WI4N-0008-SM-4OOSV	0.728477160927184
GTEX-WK11-0008-SM-4OOSX	0.73012288825304
GTEX-WL46-0008-SM-4OOSW	0.722374266837079
GTEX-WOFL-0008-SM-4OOSZ	0.74164878088027
GTEX-WOFM-0008-SM-4OOSY	0.724638759617756
GTEX-WQUQ-0008-SM-4OOT1	0.724195800673628
GTEX-WRHK-0008-SM-4MVPA	0.723819597016725
GTEX-WRHU-0008-SM-4MVPB	0.723928171081344
GTEX-WVJS-0008-SM-4MVPC	0.723851305054996
GTEX-WVLH-0008-SM-4MVPD	0.720788120591569
GTEX-WWTW-0008-SM-4MVPE	0.734038691246647
GTEX-WWYW-0008-SM-4MVPF	0.748374192555509
GTEX-WXYG-0008-SM-4ONDU	0.725237810094121
GTEX-WY7C-0008-SM-4ONDW	0.7244366987512
GTEX-WYBS-0008-SM-4ONDX	0.734504585546777
GTEX-WYJK-0008-SM-4ONDV	0.724484702838425
GTEX-WYVS-0008-SM-4ONDY	0.71449410469777
GTEX-WZTO-0008-SM-4PQZZ	0.715646840245743
GTEX-X15G-0008-SM-4PR2D	0.737433995534183
GTEX-X261-0008-SM-4PR11	0.721272597842264
GTEX-X3Y1-0008-SM-4PR12	0.739347633881271
GTEX-X4EO-0008-SM-4QASS	0.744100057275282
GTEX-X4EP-0008-SM-4PQYO	0.72172864527944
GTEX-X4LF-0008-SM-4QAST	0.741187838459024
GTEX-X4XX-0008-SM-46MVK	0.746392196721597
GTEX-X4XY-0008-SM-46MVL	0.741165922532277
GTEX-X585-0008-SM-46MU4	0.762283446814268
GTEX-X5EB-0008-SM-46MU3	0.742092640225662
GTEX-X62O-0008-SM-46MU5	0.719195154651577
GTEX-X638-0008-SM-47JZ7	0.737629777704508
GTEX-X88G-0008-SM-47JWN	0.728364926706974
GTEX-X8HC-0008-SM-46MU6	0.712611657698384
GTEX-XBEC-0008-SM-4AT3X	0.739575127989892
GTEX-XBED-0008-SM-47JWO	0.725570631283896
GTEX-XBEW-0008-SM-4AT3Y	0.738849896654867
GTEX-XGQ4-0008-SM-4AT3Z	0.721259083670815
GTEX-XK95-0008-SM-4AT5G	0.717262768057748
GTEX-XLM4-0008-SM-4AT4W	0.736873898065755
GTEX-XMD1-0008-SM-4AT41	0.73469616991333
GTEX-XMD2-0008-SM-4WWE7	0.711215358513519
GTEX-XMD3-0008-SM-4AT4V	0.727605574539411
GTEX-XMK1-0008-SM-4GICF	0.738373510058754
GTEX-XOT4-0008-SM-4B664	0.721549313965509
GTEX-XPT6-0008-SM-4B64Q	0.724050403640791
GTEX-XPVG-0008-SM-4GICH	0.72605924898058
GTEX-XQ3S-0008-SM-4GIDZ	0.726415745616905
GTEX-XQ8I-0008-SM-4WAWM	0.716573210979697
GTEX-XUW1-0008-SM-4BOQH	0.726319210223761
GTEX-XUYS-0008-SM-47JYZ	0.724632759097133
GTEX-XUZC-0008-SM-4BOQG	0.734738085409072
GTEX-XV7Q-0008-SM-4BRWL	0.723754563763222
GTEX-XXEK-0008-SM-4BRW7	0.721284114629055
GTEX-XYKS-0008-SM-4BRW6	0.738091356644523
GTEX-Y111-0008-SM-4SOJ3	0.719949696579704
GTEX-Y114-0008-SM-4TT8X	0.7286748810118
GTEX-Y3I4-0008-SM-4TT21	0.706594067997546
GTEX-Y3IK-0008-SM-4WWDZ	0.714140340353339
GTEX-Y5V6-0008-SM-4V6FV	0.728523487920416
GTEX-Y8DK-0008-SM-4RGM2	0.725500097363627
GTEX-Y8E4-0008-SM-4V6FW	0.730680402778506
GTEX-Y8E5-0008-SM-57WBA	0.731469300001412
GTEX-Y8LW-0008-SM-4V6G5	0.701073264510229
GTEX-Y9LG-0008-SM-4VBRJ	0.70434641574824
GTEX-YB5E-0008-SM-4VDT7	0.730354987255193
GTEX-YB5K-0008-SM-4VDT8	0.729710664815503
GTEX-YBZK-0008-SM-59HL6	0.733793188442046
GTEX-YEC3-0008-SM-4W1YF	0.689846547538655
GTEX-YEC4-0008-SM-4W1YR	0.688978877398697
GTEX-YECK-0008-SM-4W1ZG	0.706282535789819
GTEX-YF7O-0008-SM-4W1ZS	0.69801787162994
GTEX-YFC4-0008-SM-4RGM3	0.736354764578337
GTEX-YFCO-0008-SM-4W1Z4	0.684581241245101
GTEX-YJ89-0008-SM-4RGM4	0.721891310140076
GTEX-Z93S-0008-SM-4RGM5	0.710467637964142
GTEX-ZAB4-0008-SM-4RGM6	0.726821728221986
GTEX-ZC5H-0008-SM-4WAX8	0.726461965132304
GTEX-ZDTS-0008-SM-4E3I8	0.702481990755239
GTEX-ZDTT-0008-SM-4E3K5	0.717279391834414
GTEX-ZDXO-0008-SM-4E3HR	0.71752353341296
GTEX-ZDYS-0008-SM-4E3IX	0.712739100970894
GTEX-ZE7O-0008-SM-4E3JQ	0.719730500710969
GTEX-ZE9C-0008-SM-4E3K6	0.726913919640973
GTEX-ZEX8-0008-SM-4E3JU	0.724150643260509
GTEX-ZF28-0008-SM-4E3K3	0.73828992100061
GTEX-ZF2S-0008-SM-4E3IK	0.71994181310619
GTEX-ZF3C-0008-SM-4E3IL	0.728116131358309
GTEX-ZLWG-0008-SM-4E3J4	0.728233114184158
GTEX-ZP4G-0008-SM-4E3I4	0.729245411983667
GTEX-ZPCL-0008-SM-4WWAU	0.729236102629195
GTEX-ZPIC-0008-SM-4E3JF	0.729317339232368
GTEX-ZPU1-0008-SM-4E3IR	0.717939444594955
GTEX-ZQG8-0008-SM-C1YPW	0.735792630600847
GTEX-ZQUD-0008-SM-4YCCU	0.745192983160418
GTEX-ZT9W-0008-SM-4YCDJ	0.731023269125495
GTEX-ZT9X-0008-SM-4YCD7	0.725319132462108
GTEX-ZTPG-0008-SM-4YCEK	0.736852085457162
GTEX-ZTSS-0008-SM-4YCE8	0.75055076913691
GTEX-ZTTD-0008-SM-51MQV	0.721204801592553
GTEX-ZTX8-0008-SM-4YCDV	0.715949872929779
GTEX-ZUA1-0008-SM-4YCEW	0.72094518891789
GTEX-ZV68-0008-SM-4YCCV	0.706707747821691
GTEX-ZV6S-0008-SM-4YCF9	0.727354979250074
GTEX-ZV7C-0008-SM-57WCL	0.735417169765417
GTEX-ZVE1-0008-SM-51MS9	0.707644751105919
GTEX-ZVE2-0008-SM-51MRU	0.706403109604677
GTEX-ZVP2-0008-SM-51MSL	0.721842158407467
GTEX-ZVT2-0008-SM-57WC9	0.738198817292322
GTEX-ZVT3-0008-SM-51MRI	0.715695859387551
GTEX-ZVT4-0008-SM-57WCA	0.712150799449865
GTEX-ZVTK-0008-SM-57WDA	0.717928451199484
GTEX-ZVZP-0008-SM-51MSX	0.724834216871774
GTEX-ZVZQ-0008-SM-51MSK	0.732216188895634
GTEX-ZXES-0008-SM-57WCX	0.718682179263289
GTEX-ZXG5-0008-SM-57WDB	0.733428595911894
