## Additional file 6 for "Transcriptome diversity is a systematic source of bias in RNA-sequencing data": gtex_Cells_EBVtransformed_lymphocytes.txt

sample_id	transcriptome_diversity
GTEX-1122O-0003-SM-5Q5DL	0.706285357498374
GTEX-11EM3-0001-SM-5Q5BD	0.729415408550226
GTEX-11EMC-0002-SM-5Q5DO	0.69982766979281
GTEX-11EQ9-0002-SM-5QGQ1	0.720237690959531
GTEX-11I78-0001-SM-5Q5BE	0.746032578959879
GTEX-11OC5-0004-SM-5S2O6	0.689827576752575
GTEX-11P7K-0003-SM-5S2OU	0.732650685865302
GTEX-11TT1-0004-SM-5S2NT	0.725759230841567
GTEX-11VI4-0001-SM-5S2OI	0.7293557304073
GTEX-11ZTT-0002-SM-5S2PA	0.703526772650718
GTEX-1211K-0001-SM-5S2P9	0.729387056902227
GTEX-1212Z-0002-SM-5SI6W	0.701930887663876
GTEX-12696-0002-SM-5SI6U	0.70903003399706
GTEX-1269C-0003-SM-5S2PB	0.686575240571559
GTEX-12BJ1-0003-SM-5SI6V	0.712139391235505
GTEX-12C56-0002-SM-5S2PC	0.678381164546347
GTEX-12WSJ-0002-SM-5TDBV	0.713624337970788
GTEX-12WSL-0002-SM-664MF	0.708293204849161
GTEX-12WSN-0001-SM-664MG	0.699034467043559
GTEX-13111-0002-SM-5TDBU	0.661480329456583
GTEX-132QS-0001-SM-62LDA	0.712905789517888
GTEX-1399R-0002-SM-62LD9	0.709603026398366
GTEX-1EKGG-0001-SM-EAZCL	0.709774295256356
GTEX-1EMGI-0001-SM-EAZCK	0.697303755076287
GTEX-1EU9M-0001-SM-EVR3A	0.716603779084363
GTEX-1EWIQ-0001-SM-EVR3B	0.715894280204822
GTEX-1F48J-0001-SM-EVR39	0.711170785572291
GTEX-1F52S-0001-SM-EVR36	0.658349563785965
GTEX-1F5PK-0001-SM-EVR37	0.670966493019369
GTEX-1F6I4-0002-SM-EVR38	0.72113616650289
GTEX-1F75I-0001-SM-EVR3C	0.692590335362447
GTEX-1FIGZ-0001-SM-EAZCM	0.670233954259071
GTEX-1GF9U-0001-SM-EAZCO	0.707237831955833
GTEX-1GF9X-0001-SM-EAZCN	0.715371318195737
GTEX-1GMR2-0001-SM-EYYWA	0.715432843799465
GTEX-1GMR3-0004-SM-EVR3D	0.724106768483012
GTEX-1GMR8-0001-SM-EVR3E	0.719312073553678
GTEX-1GMRU-0003-SM-EYYW5	0.726784717032173
GTEX-1GN2E-0001-SM-EYYVU	0.694538641033153
GTEX-1GTWX-0003-SM-EYYVV	0.743644551982786
GTEX-1GZ4H-0004-SM-EYYW1	0.717287419711894
GTEX-1H11D-0001-SM-EYYVW	0.756581614098295
GTEX-1H1ZS-0001-SM-EYYVX	0.731978384284835
GTEX-1H2FU-0004-SM-EYYW8	0.717375673814465
GTEX-1H3NZ-0001-SM-EYYVZ	0.716189949875893
GTEX-1H3VY-0001-SM-EYYVY	0.728823710813975
GTEX-1HBPN-0002-SM-EYYW2	0.716141573624322
GTEX-1HC8U-0001-SM-EYYW3	0.724537339469309
GTEX-1HCU6-0002-SM-EYYW4	0.731933460956143
GTEX-1HCU7-0001-SM-EZ6LZ	0.722414483146558
GTEX-1HCU9-0004-SM-EYYW6	0.715288059180004
GTEX-1HCUA-0004-SM-EYYW7	0.725541029459018
GTEX-1HCVE-0003-SM-EZ6LX	0.730020815543892
GTEX-1HFI6-0003-SM-EZ6M2	0.710616139403786
GTEX-1HFI7-0001-SM-EZ6LY	0.73109615003177
GTEX-1HGF4-0002-SM-EZ6M7	0.707405891323036
GTEX-1HKZK-0001-SM-EZ6M1	0.720702251288776
GTEX-1HSGN-0003-SM-EZ6M3	0.72806388238748
GTEX-1HSKV-0001-SM-EZ6M6	0.710146864369834
GTEX-1HSMO-0002-SM-EZ6M4	0.720598713321954
GTEX-1HSMQ-0001-SM-EZ6M5	0.737019864745789
GTEX-1I1GT-0003-SM-EZ6M8	0.713290033025074
GTEX-1I4MK-0002-SM-EZ6M9	0.721815654562156
GTEX-1IKOH-0001-SM-EAZDF	0.721603376071955
GTEX-1J8JJ-0001-SM-EAZDE	0.728123354368298
GTEX-RUSQ-0003-SM-2XCEB	0.73580471809266
GTEX-S4Q7-0003-SM-3NM8M	0.736527045462159
GTEX-S95S-0002-SM-3NM8K	0.730342337368996
GTEX-SN8G-0001-SM-3NM8L	0.74542168070666
GTEX-SNOS-0003-SM-3NMAO	0.724630452250137
GTEX-SSA3-0002-SM-3P61R	0.688442097131278
GTEX-SUCS-0002-SM-3NMAJ	0.73143973458264
GTEX-T5JC-0001-SM-3NMAK	0.732848665328681
GTEX-T5JW-0003-SM-3NMAD	0.701526575555629
GTEX-T6MN-0002-SM-3NMAH	0.728368302937018
GTEX-T6MO-0003-SM-3NMAG	0.73210523953215
GTEX-TKQ1-0003-SM-3NMAE	0.701388256269806
GTEX-TKQ2-0004-SM-3NMAC	0.729884560623455
GTEX-TML8-0001-SM-3NMAF	0.698826087812694
GTEX-TMZS-0001-SM-3P61Q	0.715811044739619
GTEX-U3ZG-0001-SM-47JYF	0.712163253740147
GTEX-U3ZH-0002-SM-3NMDD	0.731438589010359
GTEX-U3ZM-0002-SM-3NMDM	0.722181786126409
GTEX-U3ZN-0002-SM-3NMDF	0.727365918619402
GTEX-UPJH-0001-SM-3NMDE	0.715987297566718
GTEX-UPK5-0003-SM-3NMDI	0.715836250711966
GTEX-V1D1-0003-SM-3NMDP	0.722712615837513
GTEX-V955-0004-SM-3NMDH	0.738913987165799
GTEX-VJYA-0001-SM-3NMDJ	0.725418873642893
GTEX-VUSG-0003-SM-3NMDK	0.720435962181082
GTEX-VUSH-0004-SM-3P61T	0.726644457506714
GTEX-W5WG-0002-SM-3NMDN	0.720895232387635
GTEX-W5X1-0001-SM-3P61V	0.721023383488316
GTEX-WCDI-0002-SM-3P61U	0.742814582656235
GTEX-WEY5-0001-SM-3P61Z	0.709161761962952
GTEX-WFG7-0001-SM-3P61S	0.69818104675224
GTEX-WFG8-0001-SM-4LVN8	0.725139596412163
GTEX-WFJO-0002-SM-3P61X	0.706313152065951
GTEX-WFON-0001-SM-3P61W	0.709961512839532
GTEX-WH7G-0002-SM-4LVN9	0.711291630657637
GTEX-WHPG-0004-SM-3NMDO	0.737305266910028
GTEX-WHSB-0002-SM-4M1ZR	0.745007800213274
GTEX-WHWD-0003-SM-4M1ZS	0.73632487507867
GTEX-WOFM-0001-SM-4OOT2	0.72953827196372
GTEX-WRHK-0001-SM-4WWDD	0.706984785151496
GTEX-WWTW-0002-SM-4MVNH	0.722445312598326
GTEX-WXYG-0004-SM-4MVOS	0.730380740409441
GTEX-WY7C-0004-SM-4ONDS	0.72395719496096
GTEX-WYVS-0004-SM-4ONDT	0.725020293535167
GTEX-WZTO-0001-SM-4PQZY	0.694548796999946
GTEX-X15G-0001-SM-4PQZV	0.730207227415098
GTEX-X3Y1-0001-SM-4PQYP	0.719614266484824
GTEX-X4EO-0004-SM-4QARM	0.712923493180945
GTEX-X4EP-0004-SM-4PQZX	0.689679846456971
GTEX-X4LF-0002-SM-4QASG	0.736173674297276
GTEX-X585-0002-SM-46MVA	0.695287980320963
GTEX-X5EB-0004-SM-46MWA	0.722328467707102
GTEX-X638-0003-SM-47JZ1	0.723737894666923
GTEX-X88G-0004-SM-47JZ6	0.71422574835483
GTEX-XBED-0003-SM-47JWP	0.725604116472727
GTEX-XBEW-0002-SM-4AT5O	0.716698288540421
GTEX-XGQ4-0004-SM-4AT5S	0.700257082354836
GTEX-XLM4-0004-SM-4AT5I	0.710902663854981
GTEX-XMK1-0001-SM-4B64F	0.732096943052096
GTEX-XPT6-0001-SM-4B64G	0.725288488427451
GTEX-XQ3S-0001-SM-4B64K	0.718061040198669
GTEX-XUYS-0002-SM-47JXL	0.71177006491864
GTEX-XXEK-0004-SM-4BRWO	0.71706406379614
GTEX-XYKS-0002-SM-4BRWN	0.74565139286102
GTEX-Y114-0002-SM-4TT78	0.682437863601105
GTEX-Y3IK-0001-SM-4WWE1	0.696225436616288
GTEX-Y5LM-0003-SM-4V6G1	0.689809739250923
GTEX-Y5V5-0001-SM-4V6FZ	0.726656452148718
GTEX-Y5V6-0003-SM-4V6FX	0.706396808663786
GTEX-Y8DK-0004-SM-4RGM7	0.725993210855663
GTEX-Y8E4-0003-SM-4V6FY	0.702827756424596
GTEX-Y8E5-0002-SM-57WD9	0.692953174456987
GTEX-Y8LW-0002-SM-4V6G2	0.726124524423227
GTEX-Y9LG-0001-SM-4VBRQ	0.713250073373229
GTEX-YB5E-0001-SM-4VDSV	0.716309194446063
GTEX-YB5K-0003-SM-4VDSN	0.691463514830183
GTEX-YEC3-0002-SM-4W1YI	0.675775599164095
GTEX-YEC4-0002-SM-4W1Z6	0.716661822409132
GTEX-YF7O-0004-SM-4W1ZT	0.658466166476988
GTEX-YFCO-0003-SM-4W21I	0.657394363067208
GTEX-ZC5H-0004-SM-4WAXK	0.730907511651983
GTEX-ZDTS-0001-SM-4WAXW	0.713351706017323
GTEX-ZDTT-0004-SM-4WKG3	0.715697151498213
GTEX-ZEX8-0004-SM-4WKFQ	0.718504758777897
GTEX-ZF29-0002-SM-4WKF2	0.711606456809454
GTEX-ZF2S-0004-SM-4WKFE	0.708537831640144
GTEX-ZF3C-0001-SM-4WWAW	0.705735970707626
GTEX-ZG7Y-0003-SM-4WWEJ	0.698548539925053
GTEX-ZLV1-0001-SM-4WWAO	0.70647104283896
GTEX-ZLWG-0004-SM-4WWD5	0.704364632211527
GTEX-ZP4G-0003-SM-4WWED	0.700801174626777
GTEX-ZPCL-0004-SM-4WWD6	0.687813420860577
GTEX-ZPIC-0002-SM-4WWEC	0.712855862529121
GTEX-ZPU1-0004-SM-4WWAV	0.715665089593689
GTEX-ZQG8-0001-SM-4YCDH	0.712159520860725
GTEX-ZQUD-0003-SM-4YCD3	0.734529572946665
GTEX-ZT9W-0003-SM-4YCE6	0.712339727749226
GTEX-ZT9X-0004-SM-4YCDT	0.690424810875989
GTEX-ZTPG-0002-SM-4YCEI	0.725305363860057
GTEX-ZTSS-0004-SM-4YCCS	0.756113751312354
GTEX-ZTTD-0001-SM-4YCD5	0.708595415384907
GTEX-ZTX8-0002-SM-4YCEU	0.716211510942769
GTEX-ZUA1-0002-SM-4YCF7	0.714691427926739
GTEX-ZV6S-0003-SM-4YCCT	0.713239651326219
GTEX-ZV7C-0003-SM-4YCF6	0.726559618630599
GTEX-ZVT2-0001-SM-57WCK	0.672385004210814
GTEX-ZVTK-0003-SM-51MRV	0.708730663449303
GTEX-ZVZP-0004-SM-51MS8	0.702926571008424
GTEX-ZXES-0004-SM-57WCW	0.710455109533669
