## Additional file 6 for "Transcriptome diversity is a systematic source of bias in RNA-sequencing data": gtex_Cervix_Ectocervix.txt

sample_id	transcriptome_diversity
GTEX-N7MT-0826-SM-EV794	0.768428796378037
GTEX-P78B-2326-SM-EZ6KO	0.753104682665401
GTEX-Q2AG-2326-SM-EZ6KY	0.779056702260331
GTEX-S32W-1526-SM-4AD6Z	0.729218158936723
GTEX-S341-1126-SM-4AD6T	0.755456570355572
GTEX-S4UY-1426-SM-4AD6Y	0.75028982470919
GTEX-T5JW-0726-SM-4DM6D	0.712874118266185
GTEX-TSE9-2826-SM-4DXTF	0.750180641469084
GTEX-U3ZN-1626-SM-4DXTZ	0.685066377014465
