## Additional file 6 for "Transcriptome diversity is a systematic source of bias in RNA-sequencing data": gtex_Cervix_Endocervix.txt

sample_id	transcriptome_diversity
GTEX-OHPN-2226-SM-E9TI7	0.722380805409812
GTEX-P78B-2426-SM-EWRM2	0.757465560608157
GTEX-PLZ4-2226-SM-EZ6KS	0.786565580117967
GTEX-S32W-1626-SM-4AD6G	0.744839338080729
GTEX-S341-1326-SM-4AD72	0.760506491919791
GTEX-T5JW-0826-SM-EYYVD	0.737536579563433
GTEX-T6MO-1426-SM-4DM73	0.74084191253303
GTEX-TML8-0726-SM-4DXTT	0.762584706541225
GTEX-TSE9-2726-SM-4DXSQ	0.755028964610355
GTEX-ZPIC-1326-SM-DO91Y	0.736760344464284
