## Additional file 6 for "Transcriptome diversity is a systematic source of bias in RNA-sequencing data": gtex_Colon_Sigmoid.txt

sample_id	transcriptome_diversity
GTEX-111CU-1226-SM-5EGIN	0.668409631882352
GTEX-111YS-1826-SM-5GIEP	0.652398385126823
GTEX-1122O-1426-SM-5H11R	0.669274082819382
GTEX-117XS-2226-SM-5GIE1	0.696304858267931
GTEX-117YX-0526-SM-5EGJH	0.681746068463108
GTEX-11DXX-1926-SM-5EGJK	0.695666095523831
GTEX-11DXY-2026-SM-5N9CZ	0.629402752473847
GTEX-11DXZ-1626-SM-5GIDI	0.65143505750534
GTEX-11EI6-2626-SM-5PNVT	0.725958143211216
GTEX-11EM3-1626-SM-5N9CO	0.666941601844217
GTEX-11EMC-1426-SM-5N9E4	0.674562071977834
GTEX-11EQ8-2626-SM-5N9BO	0.765333013930549
GTEX-11EQ9-1526-SM-5PNY7	0.635252624239846
GTEX-11GS4-1826-SM-5HL4T	0.652223511300587
GTEX-11I78-1326-SM-5PNY9	0.680290873392392
GTEX-11ONC-1926-SM-5GU75	0.628247660024595
GTEX-11P7K-1826-SM-5HL5A	0.656173337853218
GTEX-11P81-1426-SM-5P9JN	0.646851353177541
GTEX-11PRG-2026-SM-5GU5F	0.675023453528551
GTEX-11TT1-0926-SM-5GU5M	0.686885532832191
GTEX-11TUW-2326-SM-5EQMO	0.63310180203274
GTEX-11VI4-1426-SM-5GU6O	0.646956826037386
GTEX-11ZTS-1526-SM-5N9G7	0.640426113390716
GTEX-11ZTT-1626-SM-5EQKR	0.65184576796373
GTEX-11ZU8-1126-SM-5EQ5K	0.742780206382162
GTEX-1211K-1826-SM-5EGJ2	0.64113184612595
GTEX-1212Z-1826-SM-5FQSH	0.643786839974564
GTEX-12696-1926-SM-5EGJT	0.666687801137897
GTEX-12BJ1-2026-SM-5FQUH	0.651220671947828
GTEX-12KS4-2326-SM-5EGJB	0.699569615297678
GTEX-12WSD-2626-SM-5EGJE	0.70614198202916
GTEX-12WSG-2426-SM-5EQLZ	0.715769884690959
GTEX-12WSJ-1426-SM-5GCON	0.664015370768984
GTEX-12WSL-1826-SM-5LZW9	0.675686344596199
GTEX-12WSM-1426-SM-5GCPA	0.616702646025044
GTEX-12ZZW-2426-SM-5DUWE	0.733010430729458
GTEX-12ZZX-2726-SM-5N9FT	0.610191541283968
GTEX-12ZZY-2726-SM-5EQ45	0.677469976288592
GTEX-13111-1926-SM-5GCOL	0.66020300689148
GTEX-13113-1426-SM-5EGHU	0.613256151311226
GTEX-131XE-1026-SM-5EGKE	0.654508893693059
GTEX-131XG-1526-SM-5GCNQ	0.714285139259161
GTEX-131YS-2926-SM-5EGKI	0.693364272899295
GTEX-132AR-2826-SM-5IJFV	0.700363892425401
GTEX-132NY-2726-SM-5PNY2	0.705448777628751
GTEX-1339X-1726-SM-5P9J9	0.673606490579266
GTEX-1399R-2126-SM-5K7WZ	0.667514427747292
GTEX-1399U-2226-SM-5KLZI	0.652260886799051
GTEX-139D8-2926-SM-5IJBM	0.761016785263654
GTEX-139T6-1426-SM-5P9J7	0.670889196959967
GTEX-139TS-2226-SM-5J2N1	0.658718645785426
GTEX-139UW-2326-SM-5KM1Y	0.673933827832327
GTEX-13CF2-1826-SM-5N9GK	0.589301899649489
GTEX-13CF3-1326-SM-5LZXZ	0.665612113728652
GTEX-13D11-0626-SM-5LZYY	0.656316201781476
GTEX-13FH7-1626-SM-5J2O9	0.680573725012878
GTEX-13FHO-2726-SM-5K7VG	0.705799278926116
GTEX-13FTW-2126-SM-5K7YG	0.621621959971776
GTEX-13G51-2126-SM-5IJD9	0.682675200220225
GTEX-13N2G-2226-SM-5IJCU	0.718766561954239
GTEX-13O1R-2426-SM-5KLZZ	0.646541339740684
GTEX-13O61-1526-SM-5KM3P	0.658505278312772
GTEX-13OVI-2126-SM-5KM3U	0.667254773527287
GTEX-13OVJ-1826-SM-5KM2D	0.694576501417259
GTEX-13OVK-1026-SM-7KFTC	0.701689490358764
GTEX-13OW5-2826-SM-5KM1G	0.684707032857844
GTEX-13OW6-2226-SM-5N9FL	0.717139106960359
GTEX-13OW8-2726-SM-5L3FZ	0.654170096983916
GTEX-13PL7-2426-SM-5J2N3	0.6164802531993
GTEX-13PVQ-2726-SM-5L3H7	0.6728902603868
GTEX-13PVR-1726-SM-5Q5EC	0.638597654252335
GTEX-13QBU-2026-SM-5KLZB	0.643870497905223
GTEX-13RTJ-1926-SM-5YYA2	0.692525916908783
GTEX-13SLW-2826-SM-5Q5ES	0.749428368235278
GTEX-13U4I-2626-SM-5SI9C	0.625979225116604
GTEX-13VXT-2026-SM-5L3EW	0.708008045265895
GTEX-13W3W-2226-SM-5LU4M	0.623188624372655
GTEX-13X6I-2726-SM-5Q5ET	0.723687925626418
GTEX-13X6J-2826-SM-7EPGA	0.624000854384685
GTEX-13X6K-2726-SM-5O9DG	0.677740140611025
GTEX-144GM-1126-SM-79OJK	0.652808987556725
GTEX-145LS-2926-SM-5O99G	0.70397093745957
GTEX-145LT-0826-SM-5S2QL	0.656339348868562
GTEX-145ME-1126-SM-5SIAT	0.681117253765837
GTEX-145MH-2726-SM-5QGQ6	0.65880417124375
GTEX-145MO-2626-SM-5QGPD	0.68294309374948
GTEX-146FH-2426-SM-5Q5EW	0.718010577943846
GTEX-1477Z-2126-SM-5Q5CM	0.73238957269416
GTEX-147GR-2826-SM-5RQK8	0.664982757653552
GTEX-147JS-2626-SM-5S2UX	0.69953201686352
GTEX-148VJ-2426-SM-5NQ9Y	0.693532900862828
GTEX-14A5H-1626-SM-5SIAN	0.652762147518434
GTEX-14A5I-2426-SM-5Q5CP	0.652907267789839
GTEX-14AS3-1026-SM-5TDD7	0.682199801255454
GTEX-14BIN-2426-SM-5TDCF	0.657257367592526
GTEX-14BMU-1326-SM-5RQIH	0.665798584780328
GTEX-14C39-1626-SM-5S2P4	0.714290924964939
GTEX-14C5O-2626-SM-5RQI5	0.654984557036773
GTEX-14DAQ-2926-SM-664MV	0.712314690185016
GTEX-14E1K-1626-SM-664MO	0.681296529490879
GTEX-14E6C-2226-SM-5QGQG	0.693374378625958
GTEX-14E6E-1726-SM-5S2R6	0.695726440326741
GTEX-14JG6-1626-SM-5YYBC	0.627572998386455
GTEX-14PHX-1126-SM-5YYA5	0.684793322817956
GTEX-14PJ3-1226-SM-5ZZVY	0.636563039688164
GTEX-14PJ4-1826-SM-5YY97	0.642983659244509
GTEX-14PK6-1826-SM-69LOM	0.652507567139689
GTEX-14PKV-1926-SM-686YU	0.637652863640649
GTEX-14PN3-1926-SM-6EU1Y	0.669670237336959
GTEX-15CHQ-2626-SM-686YZ	0.720132146762766
GTEX-15DYW-2426-SM-7KUG8	0.702208860649622
GTEX-15DZA-1026-SM-6PAND	0.631566765515087
GTEX-15EO6-2326-SM-6LPKK	0.714795940760336
GTEX-15ER7-2826-SM-6PAN2	0.672620567216891
GTEX-15ETS-2326-SM-7KUGC	0.692223817633148
GTEX-15F5U-1426-SM-7KUN2	0.631999483499918
GTEX-15FZZ-1826-SM-6LLJP	0.596157250857788
GTEX-15G19-2726-SM-6LPKG	0.745810542706363
GTEX-15G1A-1926-SM-7KUFF	0.662883339387754
GTEX-15RIE-2026-SM-7KFRW	0.699070378833192
GTEX-15RIF-1426-SM-7KUKQ	0.649695582627812
GTEX-15RJ7-1726-SM-6PAL3	0.658531210915652
GTEX-15RJE-2226-SM-6M46A	0.648184176120962
GTEX-15UF6-2726-SM-7KULY	0.758065262671964
GTEX-15UF7-1326-SM-7KUKV	0.683383815240827
GTEX-16BQI-2026-SM-7KULQ	0.60783105766936
GTEX-16MTA-1626-SM-6M47N	0.659289003591656
GTEX-16NGA-0926-SM-718AG	0.677801539683386
GTEX-16XZZ-2726-SM-7EWDO	0.678320578740995
GTEX-16Z82-2426-SM-7KUMS	0.61595501195227
GTEX-17EUY-1726-SM-79OK4	0.724508386813275
GTEX-17F96-2126-SM-7KFSM	0.708737236871458
GTEX-17F9Y-2626-SM-7IGN9	0.73900396514425
GTEX-17GQL-1626-SM-7LG69	0.657388802524039
GTEX-17HG3-1126-SM-7DUFC	0.499273035947807
GTEX-17HGU-2626-SM-79OKN	0.665999304711818
GTEX-17HHE-1626-SM-7DHLN	0.683115302964549
GTEX-17JCI-2826-SM-7IGNA	0.676832110521251
GTEX-17KNJ-1826-SM-7LT9N	0.702067451650323
GTEX-17MFQ-1226-SM-7KFSA	0.657440106429674
GTEX-183FY-1426-SM-7DHLM	0.696803004265717
GTEX-183WM-2526-SM-731BP	0.735165568115708
GTEX-18465-2726-SM-7LT9I	0.656023505058035
GTEX-18A66-2626-SM-72D67	0.705925552376098
GTEX-18A67-2226-SM-7LT9Z	0.651937036188618
GTEX-18A6Q-2226-SM-7LG61	0.626094999018378
GTEX-18D9A-1326-SM-7LT8P	0.663232114406378
GTEX-18QFQ-1726-SM-731C9	0.665297378124688
GTEX-1A32A-2626-SM-73KX9	0.708875874318923
GTEX-1A3MV-1026-SM-72D5U	0.669855126601253
GTEX-1A3MX-2326-SM-718B4	0.751376970325744
GTEX-1AMEY-1826-SM-72D5L	0.610178663485181
GTEX-1AMFI-1826-SM-73KWB	0.675406314977171
GTEX-1AX9J-2526-SM-73KUY	0.678814479385411
GTEX-1AX9K-1626-SM-73KUS	0.67400751740487
GTEX-1AYCT-1926-SM-793AE	0.73013716820136
GTEX-1B8KE-1526-SM-7DUG2	0.697843603935461
GTEX-1B8L1-1926-SM-7IGND	0.688769516951811
GTEX-1B932-2126-SM-7IGMU	0.651131672644875
GTEX-1B97I-1526-SM-73KUK	0.676179268063647
GTEX-1B996-2726-SM-7DUGG	0.675928003941357
GTEX-1BAJH-2726-SM-7IGNJ	0.675053022090363
GTEX-1C2JI-1726-SM-73KUW	0.688697512885795
GTEX-1C475-1526-SM-7DHM3	0.688887372403962
GTEX-1C4CL-1626-SM-7DUF3	0.668139037411661
GTEX-1C64N-2226-SM-7SB7C	0.675173058839704
GTEX-1C64O-2426-SM-7P8R3	0.565848790404664
GTEX-1C6VQ-2626-SM-7IGMQ	0.661015911253459
GTEX-1CAMR-1026-SM-7P8QI	0.640933820959059
GTEX-1CAMS-2626-SM-7PBY3	0.692325098163898
GTEX-1CB4F-1926-SM-7MKFN	0.655963034486627
GTEX-1CB4G-2726-SM-79OO4	0.692963081355923
GTEX-1E2YA-2526-SM-7IGOU	0.621906754314513
GTEX-1EH9U-1926-SM-7P8QM	0.677450165002304
GTEX-1EMGI-2626-SM-7IGNR	0.687469609133722
GTEX-1EU9M-2726-SM-7P8QD	0.652848352598713
GTEX-1F5PK-1726-SM-7RHHW	0.694289863045887
GTEX-1F5PL-1926-SM-7MXTP	0.681411115300642
GTEX-1F75W-2126-SM-7RHIA	0.648154583271662
GTEX-1GF9X-1426-SM-7RHGX	0.652973588824361
GTEX-1GL5R-1726-SM-9KNUX	0.662058729919004
GTEX-1GMR2-1826-SM-9KNUP	0.650856310028062
GTEX-1GMR3-2526-SM-7P8QS	0.665995304907467
GTEX-1GMR8-2926-SM-9KNW5	0.746436083149076
GTEX-1GMRU-2626-SM-9WPPM	0.671609095234265
GTEX-1GN73-2726-SM-9WYUB	0.633111065447693
GTEX-1GPI7-1926-SM-9KNUH	0.650219730190722
GTEX-1GTWX-2626-SM-9WPOT	0.656339809597155
GTEX-1GZ4H-1326-SM-7P8TE	0.64607848109357
GTEX-1H1DE-1626-SM-9KNU5	0.684411806691625
GTEX-1H1E6-1826-SM-A9G21	0.663197988646084
GTEX-1H1ZS-2626-SM-9QEIX	0.681114697009702
GTEX-1H23P-2626-SM-9KNVN	0.629341958754855
GTEX-1H3NZ-2526-SM-9KNVO	0.72723714056934
GTEX-1H3VE-2326-SM-9KNVU	0.746596603338758
GTEX-1H3VY-2526-SM-9KNW1	0.676353385772443
GTEX-1HB9E-2526-SM-D4P35	0.599271763048379
GTEX-1HBPH-2526-SM-ACKXK	0.685926361774026
GTEX-1HBPI-2226-SM-9WYTY	0.646205493512496
GTEX-1HBPM-2626-SM-9WYU5	0.645313050636382
GTEX-1HBPN-2026-SM-B2LWA	0.657795011139759
GTEX-1HCU6-2926-SM-B2LWV	0.636754363330423
GTEX-1HCU7-2726-SM-A9G3D	0.745840217865127
GTEX-1HCUA-1926-SM-B2LWE	0.691751422298771
GTEX-1HCVE-2326-SM-9WYUD	0.684715528864002
GTEX-1HFI7-1626-SM-9WYTR	0.670027296440921
GTEX-1HKZK-2026-SM-9WYUF	0.614525519000735
GTEX-1HSEH-1926-SM-A96SB	0.648745323584056
GTEX-1HSGN-2226-SM-A9SL6	0.647075647477035
GTEX-1HSKV-2326-SM-A9SL9	0.650241316434971
GTEX-1HSMO-2526-SM-A9SKP	0.730336514503645
GTEX-1HSMQ-2526-SM-A9SMK	0.713435605686132
GTEX-1I1CD-2826-SM-A9SL4	0.699729524178699
GTEX-1I1GP-2826-SM-A9SKZ	0.662525765458148
GTEX-1I1GR-2226-SM-ARL7F	0.667332265083577
GTEX-1I1GT-2026-SM-CKZPK	0.656038910821534
GTEX-1I6K6-1926-SM-A96SN	0.664772122132676
GTEX-1ICG6-2226-SM-B2LY7	0.681188897078916
GTEX-1IDJH-2826-SM-CJI49	0.650855699225907
GTEX-1IDJI-2226-SM-CKZPM	0.676399082530377
GTEX-1IDJU-1926-SM-CL53W	0.668238247902931
GTEX-1IKOE-2126-SM-A96T5	0.659444837123378
GTEX-1IL2U-2526-SM-C1YQV	0.692409236641517
GTEX-1J1OQ-2826-SM-D3L88	0.727770047947008
GTEX-1J1R8-1426-SM-CL55O	0.688045331768844
GTEX-1J8EW-2426-SM-CE6T5	0.619365991665683
GTEX-1J8JJ-2426-SM-D4P4A	0.601050125973957
GTEX-1J8Q3-2426-SM-CL53S	0.691281458155444
GTEX-1J8QM-1226-SM-CY8HI	0.724751293979048
GTEX-1JJE9-2526-SM-ARU8K	0.676652259348518
GTEX-1JJEA-2526-SM-CY8HJ	0.679805123586303
GTEX-1JK1U-1426-SM-CNPOW	0.644288734878577
GTEX-1JKYN-2226-SM-ARZNE	0.677145507926487
GTEX-1JKYR-2026-SM-CNPON	0.678202298443557
GTEX-1JMLX-2526-SM-CY8HX	0.709079950780993
GTEX-1JMPY-1026-SM-ARZN1	0.676266051008306
GTEX-1JMPZ-2626-SM-ARU8Z	0.729026034057217
GTEX-1JMQJ-2626-SM-CY8HQ	0.720918076744052
GTEX-1JMQK-2326-SM-ARZN4	0.72281339680064
GTEX-1JN6P-2126-SM-ARL98	0.547139738292935
GTEX-1JN76-1326-SM-ARU94	0.675933166023355
GTEX-1K2DA-1626-SM-CGQGB	0.687776783429475
GTEX-1K9T9-2926-SM-E9TKD	0.734219729263107
GTEX-1KANA-1726-SM-CY8IG	0.642909411532347
GTEX-1KXAM-1926-SM-D3LAG	0.684242876716398
GTEX-1L5NE-1926-SM-D3L9R	0.683688312716306
GTEX-1LB8K-2526-SM-DIPEQ	0.684323118955677
GTEX-1LBAC-1726-SM-D3L9W	0.691610749153805
GTEX-1LG7Y-2226-SM-E9U5K	0.692575083499811
GTEX-1LG7Z-1326-SM-DIPF3	0.661070942066778
GTEX-1LGOU-1726-SM-D3L8P	0.655731241150854
GTEX-1LGRB-2026-SM-COH47	0.709287664307613
GTEX-1LKK1-2426-SM-DIPES	0.687870606164335
GTEX-1LSNL-1626-SM-E9TJY	0.615856667849796
GTEX-1LSNM-1426-SM-E6CIH	0.6452218260021
GTEX-1LSVX-2026-SM-E9TJD	0.739581563016718
GTEX-1LVAM-1726-SM-DHXKQ	0.668051140244644
GTEX-1LVAN-2626-SM-CNPQF	0.6637446880616
GTEX-1LVAO-2826-SM-E9TJH	0.652531258577288
GTEX-1MGNQ-2126-SM-EV7AC	0.672729222369806
GTEX-1N2DV-1826-SM-E6CJ5	0.647961702394942
GTEX-1N2EF-1726-SM-EXUSI	0.720459965243633
GTEX-1OFPY-1226-SM-E76OM	0.656799912385433
GTEX-1OJC3-1826-SM-DTX93	0.620987276851435
GTEX-1P4AB-2626-SM-DTXEU	0.67368881461353
GTEX-1PBJI-2526-SM-E6CP4	0.681126643762227
GTEX-1PBJJ-2026-SM-DTX8U	0.675649599909908
GTEX-1PDJ9-2026-SM-E76PT	0.673080140579929
GTEX-1PFEY-1726-SM-DPRZ4	0.63525741784619
GTEX-1PIEJ-1826-SM-EWRMN	0.676140442768431
GTEX-1PIGE-1526-SM-DTXFC	0.6867038238333
GTEX-1PIIG-2126-SM-EXUSD	0.704972159393011
GTEX-1PPH8-2226-SM-EWRN7	0.653539177113572
GTEX-1QCLY-2026-SM-EVR4C	0.613478892541129
GTEX-1QCLZ-2026-SM-EAZ4A	0.664066324195655
GTEX-1QP28-2226-SM-DTX8C	0.705360787004969
GTEX-1QP29-2526-SM-E6CQ3	0.686013121795653
GTEX-1QP2A-2226-SM-DTXF6	0.695470190849633
GTEX-1QP67-1426-SM-E8VOO	0.698530782221437
GTEX-1QP9N-0826-SM-DTX9O	0.679356864080839
GTEX-1QPFJ-2426-SM-EVR3L	0.698373405368257
GTEX-1QW4Y-1426-SM-E76P3	0.671376428074061
GTEX-1R7EU-1826-SM-DTX9L	0.665898920551209
GTEX-1R9JW-2126-SM-E76QT	0.717684324235022
GTEX-1R9K5-2226-SM-DTX9G	0.725018170854277
GTEX-1R9PO-2026-SM-E9J4N	0.720679620858895
GTEX-1RAZQ-2026-SM-E76P7	0.661960981327734
GTEX-1RAZR-2026-SM-E9TKE	0.705365167765743
GTEX-1RDX4-1926-SM-E6CJJ	0.656522338839093
GTEX-1RLM8-1726-SM-E9TKF	0.739127762613367
GTEX-1RMOY-1726-SM-EVYC9	0.669104589927913
GTEX-1RQEC-2626-SM-EVR3Z	0.679329202891364
GTEX-1S5ZA-1426-SM-E6CJQ	0.654142550223777
GTEX-1S82P-2026-SM-E9TIQ	0.661109242189455
GTEX-1S831-1726-SM-EWROJ	0.714369021811238
GTEX-V955-1726-SM-4JBHF	0.650488805833938
GTEX-VJYA-2126-SM-4KL1O	0.591724909211633
GTEX-W5WG-2026-SM-4LMIB	0.60347215060685
GTEX-WFG7-1626-SM-4LVMF	0.663457754713035
GTEX-WFG8-1726-SM-4LVM6	0.639329464326348
GTEX-WFON-1326-SM-4LVMN	0.646718723157969
GTEX-WH7G-1426-SM-4LVMU	0.584507629857545
GTEX-WHPG-1626-SM-4M1ZL	0.663653261372468
GTEX-WHSE-2726-SM-EZ6ML	0.668631170732278
GTEX-WHWD-1526-SM-4OORV	0.696245923058802
GTEX-WI4N-2226-SM-4OOS9	0.710427911765849
GTEX-WOFM-1926-SM-4OOSP	0.612404710942457
GTEX-WQUQ-2626-SM-4MVNP	0.676363054081778
GTEX-WRHK-1126-SM-4MVOJ	0.663784096884615
GTEX-WXYG-1726-SM-4ONCU	0.644699265518962
GTEX-WY7C-1926-SM-4ONCI	0.713244527016395
GTEX-WYJK-2326-SM-4ONDN	0.557251733636587
GTEX-WYVS-1126-SM-4SOJX	0.670923668347552
GTEX-X15G-1526-SM-4PQZM	0.625659621003089
GTEX-X4EO-2726-SM-4E3HS	0.678855181842041
GTEX-X5EB-1126-SM-46MVV	0.634999828742598
GTEX-XAJ8-0726-SM-47JY5	0.664264725586123
GTEX-XBED-1726-SM-47JYO	0.671944687036471
GTEX-XQ8I-2326-SM-4BOQC	0.678494181675251
GTEX-XUW1-1826-SM-4BOQD	0.665271324376892
GTEX-XUZC-1526-SM-4BRV4	0.682987087107546
GTEX-XV7Q-2226-SM-4BRVY	0.713822705827894
GTEX-XXEK-1826-SM-4BRVC	0.652289008294863
GTEX-Y114-1626-SM-4TT7I	0.686322413204311
GTEX-Y3I4-1126-SM-4TT7Y	0.616993904606447
GTEX-Y5LM-1426-SM-5RQJL	0.596774534962996
GTEX-Y5V6-1626-SM-4VDT2	0.605117417559966
GTEX-Y8E4-2326-SM-EAZAZ	0.494958721118554
GTEX-Y8LW-1126-SM-4VDS4	0.575557068475162
GTEX-Y9LG-1326-SM-4VBQB	0.645775413692807
GTEX-YEC3-2026-SM-DKPOL	0.661899840557254
GTEX-YECK-2826-SM-5IFHF	0.709880401635382
GTEX-YF7O-1626-SM-5IFII	0.621361303871095
GTEX-YFCO-1526-SM-5YYB8	0.649326771242258
GTEX-YJ8A-1726-SM-5P9IQ	0.690671125924344
GTEX-YJ8O-1426-SM-5PNV9	0.693342563117613
GTEX-Z93S-2626-SM-57WBX	0.671758142055696
GTEX-ZA64-1426-SM-5CVMC	0.609573334373766
GTEX-ZAB4-2426-SM-5HL8A	0.724089424163766
GTEX-ZAB5-1426-SM-5HL9D	0.677182790212163
GTEX-ZAJG-2626-SM-5S2NU	0.75921637941953
GTEX-ZC5H-2426-SM-4WAZ6	0.720381233915
GTEX-ZDTS-2726-SM-5L3E2	0.669552288322217
GTEX-ZE7O-2626-SM-51MSS	0.633575421077443
GTEX-ZE9C-2126-SM-4WKGY	0.704383979280166
GTEX-ZF28-2526-SM-57WFH	0.738072398503079
GTEX-ZF29-1826-SM-4WKG8	0.606723582031908
GTEX-ZF2S-1826-SM-4WKFF	0.59345734485578
GTEX-ZG7Y-1826-SM-4WWD3	0.660983419997969
GTEX-ZLFU-1426-SM-4WWEU	0.687161956443239
GTEX-ZLV1-1326-SM-DO11Q	0.688409885608536
GTEX-ZLWG-1826-SM-DO11I	0.681605892918426
GTEX-ZP4G-1526-SM-57WE5	0.663786166246467
GTEX-ZPCL-1626-SM-57WGC	0.639356516671759
GTEX-ZPIC-2626-SM-57WE2	0.650364894071184
GTEX-ZPU1-1726-SM-4WWFV	0.64740024472144
GTEX-ZQG8-2426-SM-57WEE	0.651399362312819
GTEX-ZQUD-1026-SM-4YCEZ	0.602623116494202
GTEX-ZT9W-1726-SM-51MS3	0.596226039377385
GTEX-ZTSS-1226-SM-51MSZ	0.677823508396584
GTEX-ZTTD-2626-SM-57WEX	0.725665108056297
GTEX-ZV6S-1126-SM-57WE9	0.676763669846556
GTEX-ZVT2-1726-SM-51MRO	0.616159607691257
GTEX-ZVT3-2826-SM-5GU6A	0.746018892506966
GTEX-ZVT4-2626-SM-5N9GJ	0.717069301827385
GTEX-ZVZQ-2626-SM-59HLB	0.438938831053207
GTEX-ZXES-1726-SM-5E43G	0.641881608607683
GTEX-ZY6K-1326-SM-5GZWP	0.667744338752779
GTEX-ZYFD-2226-SM-5E43P	0.668810576332013
GTEX-ZYFG-1826-SM-5GZWX	0.645345967962091
GTEX-ZYT6-2826-SM-5GICX	0.700533207976948
GTEX-ZYY3-2226-SM-5E45A	0.702800886639075
GTEX-ZZ64-0826-SM-5E449	0.66739452063065
