## Additional file 6 for "Transcriptome diversity is a systematic source of bias in RNA-sequencing data": gtex_Colon_Transverse.txt

sample_id	transcriptome_diversity
GTEX-111CU-1426-SM-5GZYP	0.624576047987646
GTEX-111VG-2226-SM-5N9DU	0.602003385314269
GTEX-111YS-1626-SM-5GZZ9	0.655727340023913
GTEX-1122O-1526-SM-5N9CL	0.613169422859322
GTEX-1128S-1626-SM-5H12O	0.643738018845872
GTEX-117YW-1826-SM-5PNY5	0.623841674786414
GTEX-117YX-0826-SM-5H11J	0.68741439288281
GTEX-11DXX-1826-SM-5H126	0.581018155650985
GTEX-11DXZ-1726-SM-5H12M	0.540487314362593
GTEX-11EM3-1526-SM-5A5KN	0.610315023691364
GTEX-11EQ9-1426-SM-5987G	0.669576653558904
GTEX-11GSP-1626-SM-5986N	0.648142691364544
GTEX-11I78-1226-SM-5A5K6	0.555506898434681
GTEX-11LCK-2026-SM-5A5MA	0.50057929102754
GTEX-11NSD-1626-SM-5986U	0.62715300461653
GTEX-11O72-2226-SM-5PNW2	0.697124645902115
GTEX-11ONC-2026-SM-5HL61	0.646468610487523
GTEX-11P7K-1526-SM-5EGI7	0.607777854472548
GTEX-11P81-1126-SM-5GU5G	0.682858944924625
GTEX-11P82-1026-SM-5BC5J	0.559088716305526
GTEX-11TT1-1026-SM-5PNW7	0.715779457564834
GTEX-11TTK-2426-SM-5PNYO	0.712977042208956
GTEX-11TUW-2026-SM-5EQL8	0.663847980772973
GTEX-11VI4-1526-SM-5EQKC	0.5677888161247
GTEX-11ZVC-2126-SM-5EGJ1	0.676464736908905
GTEX-1211K-1726-SM-5FQUJ	0.516736955769717
GTEX-12BJ1-2126-SM-5BC5O	0.563107698068728
GTEX-12C56-0626-SM-5EGGC	0.560258679117896
GTEX-12KS4-2426-SM-5LU8P	0.64795386704033
GTEX-12WSJ-1526-SM-5GCNI	0.664257363659495
GTEX-12WSL-1626-SM-5GCMU	0.677259550947878
GTEX-12ZZZ-2426-SM-5GCNN	0.668995355742488
GTEX-13111-0726-SM-5DUVE	0.561292010614804
GTEX-131XE-0826-SM-5HL9W	0.618218098803617
GTEX-131XG-1826-SM-5LZV4	0.647731551202598
GTEX-132AR-2726-SM-5PNVN	0.642640653172647
GTEX-1339X-1626-SM-5IJDN	0.677529201174991
GTEX-133LE-1526-SM-5IFEN	0.599400924709471
GTEX-1399R-2226-SM-5P9JB	0.6240686223907
GTEX-1399S-1926-SM-5J2M5	0.554740272561785
GTEX-1399U-1926-SM-5IFH7	0.575437320909852
GTEX-139T6-1326-SM-5IFFO	0.545326938099502
GTEX-139TS-1926-SM-5IJFO	0.607407279777824
GTEX-139YR-2126-SM-5KM11	0.646010160329231
GTEX-13CF3-1426-SM-5K7YY	0.677284396179511
GTEX-13D11-0826-SM-5KLZJ	0.583846601416748
GTEX-13FH7-1526-SM-5J2N6	0.655910112169909
GTEX-13FHP-2426-SM-5KLZ5	0.718918938517175
GTEX-13FTW-1826-SM-5IJEN	0.578814157470559
GTEX-13O21-2426-SM-5MR4A	0.531598429435186
GTEX-13O3O-2526-SM-5L3DR	0.682794930118569
GTEX-13O3P-2326-SM-5KM55	0.730882172176265
GTEX-13O61-1626-SM-5KM3T	0.614547296920128
GTEX-13OVG-1426-SM-5K7VP	0.671765262381193
GTEX-13OVI-2026-SM-5J1MU	0.644221338040614
GTEX-13OVJ-1726-SM-5IJDZ	0.593052813653181
GTEX-13OVK-0826-SM-7KULZ	0.632709849799967
GTEX-13OW5-2626-SM-5MR3M	0.630571088455135
GTEX-13OW6-2126-SM-5N9GL	0.669375946132744
GTEX-13PL7-2526-SM-5IFGR	0.569811356051724
GTEX-13PVR-1626-SM-73KVF	0.583482518901301
GTEX-13QBU-1826-SM-5IJG3	0.503502111720667
GTEX-13QJ3-2626-SM-9OSXQ	0.658113255713239
GTEX-13S86-1626-SM-5Q5C5	0.652753517915523
GTEX-13U4I-2426-SM-5LU34	0.661430713972376
GTEX-13VXT-2426-SM-5LU46	0.689175604875853
GTEX-13W3W-2126-SM-5K7UX	0.696162486769191
GTEX-13X6H-1926-SM-7EWD3	0.675847763843638
GTEX-144GL-2526-SM-5TDDL	0.662959278427123
GTEX-144GM-1226-SM-5LU52	0.60331340333495
GTEX-144GN-1126-SM-5LU33	0.668331962766397
GTEX-145LS-2726-SM-5Q5D8	0.744374937809733
GTEX-145LT-0926-SM-5LU9C	0.601970427118538
GTEX-145ME-0826-SM-5O9AF	0.678097598794116
GTEX-145MN-1726-SM-5SIA6	0.607425821009442
GTEX-145MO-2426-SM-5NQ9W	0.641781489483714
GTEX-146FQ-1926-SM-5NQBY	0.629163887655288
GTEX-147F3-1926-SM-5SIB9	0.58952587795795
GTEX-147GR-2726-SM-664OO	0.574167558601701
GTEX-147JS-2526-SM-5S2Q8	0.68300068636221
GTEX-148VJ-2626-SM-5QGPI	0.692069867478429
GTEX-14AS3-1126-SM-5Q5CR	0.67559900436857
GTEX-14BIN-3026-SM-5ZZUS	0.656621224945806
GTEX-14BMU-1526-SM-5TDE6	0.574019893504729
GTEX-14BMV-2426-SM-5S2PP	0.614383781030644
GTEX-14C39-1926-SM-5ZZW5	0.688170874108653
GTEX-14C5O-2526-SM-73KU2	0.624652522378639
GTEX-14DAQ-2726-SM-5S2QY	0.735001099573568
GTEX-14DAR-1526-SM-5RQIX	0.535715625918409
GTEX-14E1K-1826-SM-793DT	0.715162597902811
GTEX-14E6E-1526-SM-5RQIG	0.532641937810221
GTEX-14H4A-1926-SM-5ZZWN	0.636268280672396
GTEX-14ICK-1026-SM-6AJA4	0.606100614580637
GTEX-14ICL-1226-SM-5S2RD	0.663000237372901
GTEX-14JG6-1726-SM-69LPL	0.61720558753265
GTEX-14JIY-3326-SM-6871E	0.630131380609127
GTEX-14PHX-1526-SM-68717	0.553582258504866
GTEX-14PJ3-0926-SM-69LQG	0.640969113747313
GTEX-14PJ4-1926-SM-6LLHG	0.584893245081656
GTEX-14PJ5-0926-SM-6LLIK	0.687230780579933
GTEX-14PJM-2626-SM-686ZD	0.672461688894393
GTEX-14PK6-1726-SM-6871J	0.552114505247094
GTEX-14PKV-2126-SM-664O3	0.604408442712621
GTEX-14XAO-2026-SM-69LOI	0.59684135755603
GTEX-15CHC-1626-SM-5ZZWS	0.665238985406629
GTEX-15CHQ-2526-SM-6EU24	0.74308306065598
GTEX-15CHR-1426-SM-7DUGV	0.580273596544007
GTEX-15DCE-2026-SM-7KUFE	0.664478102507969
GTEX-15DYW-2326-SM-6PAMU	0.636814529253826
GTEX-15DZA-0926-SM-69LQ3	0.610849278843779
GTEX-15ER7-2926-SM-7KUFK	0.662629806992095
GTEX-15G1A-1826-SM-7KUKO	0.671515252392164
GTEX-15RIE-1826-SM-6M48P	0.659026501526267
GTEX-15RIF-1326-SM-6LPKO	0.603186691265285
GTEX-15SB6-1226-SM-7KUMP	0.628243256384851
GTEX-15SHU-2526-SM-6M47D	0.63722729581734
GTEX-15UF6-2626-SM-6M466	0.748871627062224
GTEX-16AAH-1326-SM-7KFRG	0.589194026622576
GTEX-16MT8-2726-SM-7IGLJ	0.600340312374372
GTEX-16NGA-1026-SM-7KFS3	0.668398753748614
GTEX-16NPV-2626-SM-6M484	0.681061113731852
GTEX-16XZZ-2626-SM-6M47S	0.661580486043432
GTEX-16Z82-2226-SM-6LPJ7	0.613218302472675
GTEX-178AV-1326-SM-6LPJX	0.596038394416914
GTEX-17EUY-1826-SM-7DUEZ	0.641967226630513
GTEX-17EVQ-1826-SM-7IGPH	0.728676276193149
GTEX-17F96-2026-SM-79ON4	0.741869270547003
GTEX-17F98-1026-SM-7IGO8	0.634592766106825
GTEX-17F9E-1826-SM-7IGMC	0.648516993125208
GTEX-17GQL-1526-SM-7LTAC	0.559391121123697
GTEX-17HGU-2426-SM-7EWDP	0.55712375806747
GTEX-17HHE-1826-SM-79OKE	0.614361667305897
GTEX-17HII-2726-SM-7MGVM	0.635740833898692
GTEX-17JCI-2626-SM-7EWE6	0.70824999996262
GTEX-17KNJ-1726-SM-7LG6A	0.655089314231953
GTEX-17MF6-2426-SM-7LTAM	0.670375377539866
GTEX-18A66-2426-SM-7KFSQ	0.682996162068639
GTEX-18A7A-2226-SM-7LT8K	0.649885746699019
GTEX-18A7B-2026-SM-72D71	0.716661401204594
GTEX-18D9A-1126-SM-7KFRJ	0.603372142513899
GTEX-18D9B-2526-SM-718BN	0.613420933308895
GTEX-18D9U-1926-SM-7KFTM	0.619650306573829
GTEX-18QFQ-1526-SM-72D57	0.669980334718994
GTEX-1A3MV-1126-SM-718BS	0.653996075081034
GTEX-1AMEY-1926-SM-73KVT	0.566569101649578
GTEX-1AMFI-1726-SM-7189L	0.557699261239906
GTEX-1AX8Z-2726-SM-73KUC	0.681224858918957
GTEX-1AX9I-2626-SM-73KU5	0.669062346495335
GTEX-1AYCT-1826-SM-731EG	0.644951871338368
GTEX-1AYD5-1726-SM-7RHFW	0.66181249774183
GTEX-1B8KE-1926-SM-731EE	0.6050716323445
GTEX-1B8KZ-1326-SM-7DUG6	0.603138080656822
GTEX-1B932-2826-SM-73KUD	0.625431714067737
GTEX-1B996-2626-SM-73KZ1	0.641711674344396
GTEX-1BAJH-2326-SM-7IGMO	0.670719112945327
GTEX-1C2JI-1626-SM-7EPHC	0.598304914295557
GTEX-1C475-1626-SM-731FP	0.603830960257391
GTEX-1C4CL-2126-SM-7IGQC	0.614499379208212
GTEX-1C64O-2326-SM-73KU8	0.662249701873106
GTEX-1C6VQ-2726-SM-73KUL	0.693706488039418
GTEX-1CAMR-0926-SM-7MXTD	0.600472671348922
GTEX-1CAMS-2526-SM-7EPH7	0.65585478880508
GTEX-1CB4F-2026-SM-79OLU	0.683746651081182
GTEX-1CB4I-2226-SM-7P8SL	0.64119295864881
GTEX-1E2YA-2626-SM-7MGWW	0.606050667285325
GTEX-1EH9U-2026-SM-7PBYS	0.718022872782834
GTEX-1EMGI-2726-SM-7P8S4	0.677721380139156
GTEX-1F5PK-1926-SM-7MXT7	0.574575602486137
GTEX-1F5PL-2126-SM-7PC2O	0.607909859557115
GTEX-1F75B-2726-SM-7P8QO	0.734175002258821
GTEX-1F75I-2426-SM-9WPOY	0.648756167452231
GTEX-1GF9U-1526-SM-7MXUW	0.568617863006952
GTEX-1GF9X-1526-SM-7P8QP	0.603787979032229
GTEX-1GL5R-2426-SM-7MXV1	0.664406026773508
GTEX-1GMR2-1726-SM-9JGI2	0.671892926732751
GTEX-1GMR3-2826-SM-9WPOG	0.630346769558751
GTEX-1GN73-2626-SM-9KNUQ	0.685255807522386
GTEX-1GPI7-1726-SM-7P8R1	0.566334183002457
GTEX-1GZ4H-1226-SM-9KNUA	0.709704490754988
GTEX-1GZ4I-2426-SM-9WPPP	0.669522395302618
GTEX-1H11D-2626-SM-9JGH4	0.607766184313474
GTEX-1H1DE-1526-SM-ARL9B	0.581436126006877
GTEX-1H1DG-2226-SM-9WPPC	0.710321387680335
GTEX-1H1E6-1926-SM-9OSWD	0.580192980764529
GTEX-1H3VY-2426-SM-9WPPD	0.594528704276505
GTEX-1HCU6-2726-SM-A9SKV	0.699624992327559
GTEX-1HCU7-2626-SM-C1YQO	0.765845934636305
GTEX-1HCU9-1326-SM-B2LXT	0.564984676235428
GTEX-1HCVE-2526-SM-A9G2G	0.70794232468446
GTEX-1HFI7-1726-SM-A9G22	0.516152203622843
GTEX-1HKZK-2126-SM-A9SL3	0.650877783970243
GTEX-1HSEH-1726-SM-B2LXH	0.567850812207388
GTEX-1HSGN-2626-SM-CE6S1	0.617944418840953
GTEX-1HSMP-2326-SM-D3L8R	0.69051236335299
GTEX-1HSMQ-2726-SM-C1YRE	0.604408359183238
GTEX-1I1GR-2526-SM-CNNQF	0.607240125996395
GTEX-1I1GT-1926-SM-ARU7D	0.603264699903039
GTEX-1I4MK-1126-SM-B2LWS	0.620637564104475
GTEX-1I6K6-1826-SM-B2LX5	0.57886756625042
GTEX-1ICLZ-2426-SM-CKZOD	0.760189446671133
GTEX-1IDJC-1326-SM-CL53H	0.681839517815411
GTEX-1IDJD-2226-SM-A96TD	0.661500380314571
GTEX-1IDJF-1826-SM-CKZOE	0.673709088840733
GTEX-1IDJU-2026-SM-A9SLM	0.620420311658823
GTEX-1IGQW-2326-SM-CE6RV	0.712320023823231
GTEX-1IKK5-2726-SM-CNPQ6	0.710217236857812
GTEX-1IKOE-2026-SM-AHZ31	0.644548707155324
GTEX-1IOXB-2626-SM-CJI2N	0.588287135235868
GTEX-1J1OQ-2726-SM-AHZ3R	0.686714780988591
GTEX-1J1R8-1126-SM-CNPQ3	0.569587354633182
GTEX-1JJ6O-2426-SM-ARU8J	0.67583514635687
GTEX-1JJE9-2426-SM-D3L8T	0.66787991642051
GTEX-1JK1U-1526-SM-AHZ46	0.530333778718529
GTEX-1JKYN-2326-SM-CGQG7	0.559137827335796
GTEX-1JKYR-1926-SM-C1YR7	0.646985441060285
GTEX-1JMLX-2726-SM-CM2SB	0.699204001999614
GTEX-1JMPY-0426-SM-C1YQ3	0.573364402523401
GTEX-1JMPZ-2426-SM-C1YQP	0.740969364371674
GTEX-1JN1M-2626-SM-CY8I3	0.781788439003396
GTEX-1JN76-1226-SM-C1YRM	0.620504052955192
GTEX-1K2DA-2026-SM-CGQGK	0.566868149639432
GTEX-1K9T9-2826-SM-D4P3F	0.639997499545568
GTEX-1KANA-1926-SM-DHXKF	0.586138629850588
GTEX-1KANB-1526-SM-CXZK4	0.666773707817683
GTEX-1KANC-0926-SM-D3LA9	0.581754596891401
GTEX-1KXAM-2126-SM-CY8I9	0.645393728294152
GTEX-1L5NE-2026-SM-CXZKR	0.455414876530923
GTEX-1LBAC-1626-SM-CXZKV	0.682286339998176
GTEX-1LG7Y-2126-SM-DIPER	0.662877225214691
GTEX-1LG7Z-1426-SM-CXKYV	0.564911641295478
GTEX-1LGOU-1626-SM-D3LAK	0.637371860607662
GTEX-1LGRB-1426-SM-CNNPT	0.568411645546775
GTEX-1LH75-2126-SM-EVR5F	0.673095472325829
GTEX-1LSVX-1726-SM-DHXJP	0.658731948570368
GTEX-1LVAM-1626-SM-EV79Y	0.564942784564628
GTEX-1LVAN-2526-SM-CNPPC	0.647017219862671
GTEX-1MA7W-0626-SM-EV79Z	0.632918024733472
GTEX-1MCC2-1626-SM-DIPEW	0.653967772418567
GTEX-1MGNQ-2026-SM-EAZ51	0.584983069330371
GTEX-1MJK3-0926-SM-EV7AY	0.612836954514845
GTEX-1MUQO-2626-SM-EWRO3	0.659843270684981
GTEX-1N2DV-1426-SM-DPRYQ	0.593450930585679
GTEX-1N2EF-1926-SM-DTX8M	0.725889022221027
GTEX-1N5O9-2726-SM-E76QH	0.678940603516171
GTEX-1NHNU-2326-SM-E6CQE	0.679323144475345
GTEX-1NSGN-2326-SM-E9U5X	0.570366073948293
GTEX-1NV5F-2226-SM-DTX8O	0.723587896814395
GTEX-1OKEX-1226-SM-DTXEC	0.707746917953583
GTEX-1PFEY-1426-SM-E9U6U	0.632766604764212
GTEX-1PIEJ-2026-SM-E6CPA	0.620953441314278
GTEX-1PIGE-1426-SM-E9U61	0.639714943830951
GTEX-1POEN-2026-SM-E6CRL	0.654451644786902
GTEX-1PPGY-2826-SM-DTX9H	0.684241452343382
GTEX-1PPH8-2026-SM-DTX7P	0.614021656556149
GTEX-1PWST-2426-SM-EWRMP	0.730910731867991
GTEX-1QCLY-1726-SM-DPRXY	0.574574050619975
GTEX-1QCLZ-1926-SM-E6CR3	0.600066938635226
GTEX-1QMI2-2626-SM-E6CR4	0.684833425369769
GTEX-1QP67-1326-SM-EAZ4D	0.578513860789155
GTEX-1QP9N-1026-SM-E6CPX	0.571955501860611
GTEX-1QPFJ-2326-SM-E6CR7	0.710277312868986
GTEX-1QW4Y-1326-SM-EWRMZ	0.673946079264436
GTEX-1R7EU-1926-SM-E9U62	0.612768449121265
GTEX-1R9JW-2026-SM-EAZ4O	0.691421068174775
GTEX-1R9K5-2126-SM-E8VN1	0.752237860141958
GTEX-1R9PM-1526-SM-DPRY8	0.592052944643973
GTEX-1RAZA-1726-SM-DPS13	0.558039877738959
GTEX-1RAZQ-2126-SM-DTX9V	0.69259782818137
GTEX-1RAZR-1926-SM-E6CRF	0.6113438901392
GTEX-1RDX4-1826-SM-EVR54	0.66535113021284
GTEX-1RMOY-1626-SM-EVYC8	0.686232507966276
GTEX-1S3DN-1826-SM-EV79K	0.628301383738098
GTEX-1S5VW-2926-SM-E9U6H	0.6649293745393
GTEX-1S82U-0726-SM-E9TKI	0.656314310862983
GTEX-1S83E-1626-SM-EV7B9	0.586335098390534
GTEX-NFK9-2026-SM-3LK5K	0.504614003697398
GTEX-O5YT-1426-SM-3MJHC	0.743397662474159
GTEX-O5YW-1426-SM-3MJHF	0.673489573994563
GTEX-OHPM-1426-SM-3TW8Y	0.593314467691088
GTEX-OHPN-2026-SM-E9TIA	0.678452048898134
GTEX-OIZF-1426-SM-2HML2	0.628059435036975
GTEX-OIZH-1426-SM-3NB1O	0.601018993712794
GTEX-OOBJ-1426-SM-E6CHH	0.589397359736609
GTEX-OXRK-1726-SM-3NB16	0.617100196152361
GTEX-OXRL-1426-SM-3NM9E	0.640324995901854
GTEX-OXRN-2026-SM-E6CHK	0.672105312452555
GTEX-OXRO-0726-SM-E9U4C	0.662793746027671
GTEX-P4PP-1426-SM-3NM9L	0.625504131025869
GTEX-P4QT-1426-SM-3NMCX	0.595347438240099
GTEX-P78B-1726-SM-3P5ZV	0.638229702100539
GTEX-PLZ5-1126-SM-3P613	0.589709972657324
GTEX-PLZ6-0926-SM-3P5ZQ	0.58726859943525
GTEX-PSDG-1826-SM-EAZ2S	0.583346685368597
GTEX-PWCY-1026-SM-48TD4	0.565674478059436
GTEX-PWN1-1426-SM-48TDF	0.58700199276063
GTEX-PX3G-1426-SM-48U1J	0.615055236317033
GTEX-Q2AH-1226-SM-48TZL	0.619637424211839
GTEX-Q2AI-0926-SM-48U1F	0.61523336322778
GTEX-Q734-1126-SM-48TZY	0.652198594442948
GTEX-QCQG-1626-SM-48U26	0.575207058283553
GTEX-QDVJ-1326-SM-48U1X	0.623444313355013
GTEX-QDVN-1326-SM-48TZ3	0.660028649484273
GTEX-QEL4-1926-SM-D3L8D	0.631224207666491
GTEX-QLQ7-1126-SM-CYPRB	0.687930629330278
GTEX-QLQW-0426-SM-447A7	0.626725386917458
GTEX-QMRM-1226-SM-447C6	0.66071440672103
GTEX-QV31-0826-SM-CKZNC	0.601165148232494
GTEX-R45C-2126-SM-EZ6KZ	0.732106684814552
GTEX-R53T-1326-SM-48FCQ	0.650050150596466
GTEX-R55C-1126-SM-48FCJ	0.540018953881657
GTEX-R55D-1826-SM-48FEF	0.598852046951098
GTEX-R55G-1226-SM-48FDC	0.633212709441603
GTEX-RM2N-0926-SM-48FD1	0.611533723184611
GTEX-RU1J-1326-SM-46MUL	0.580867783944025
GTEX-RWS6-1826-SM-47JXX	0.647108472537821
GTEX-S341-1426-SM-4AD6U	0.696500632862875
GTEX-S3XE-1126-SM-4AD4N	0.676041184902833
GTEX-S4P3-1226-SM-4AD4Y	0.565811915019222
GTEX-S4Q7-0826-SM-4AD5E	0.604632102571131
GTEX-S4UY-0826-SM-4AD4Z	0.6142118322015
GTEX-S7SF-1926-SM-4AT5B	0.591086184668031
GTEX-SE5C-1526-SM-4BRWU	0.615266066446695
GTEX-SJXC-2226-SM-EVYAK	0.692283282429429
GTEX-SNMC-1126-SM-4DM5M	0.627620429350518
GTEX-SNOS-1226-SM-4DM5H	0.619000675650285
GTEX-T5JW-1126-SM-4DM5V	0.605221487937691
GTEX-T6MO-0826-SM-4DM51	0.669211365962249
GTEX-TKQ1-0626-SM-4DXTS	0.700123209510088
GTEX-TKQ2-1326-SM-4DXT9	0.60753814306496
GTEX-TML8-1326-SM-4DXTO	0.591473918948746
GTEX-U3ZH-1326-SM-4DXSF	0.71358018844292
GTEX-U3ZM-1126-SM-4DXUB	0.533127413888189
GTEX-U3ZN-2126-SM-4DXU1	0.629171638157239
GTEX-U412-1726-SM-EZ6KX	0.716836898832393
GTEX-U4B1-1126-SM-4DXV3	0.622904634837063
GTEX-UJHI-1126-SM-4IHLN	0.600487665571123
GTEX-UJMC-1326-SM-4IHLS	0.576794958969029
GTEX-V955-1626-SM-4JBHJ	0.727538403386205
GTEX-VJYA-2026-SM-4KL1K	0.592035868982804
GTEX-W5WG-2426-SM-4LMI6	0.573952812741692
GTEX-WEY5-1426-SM-4LMJ3	0.63792059778806
GTEX-WFG7-1526-SM-4LVMG	0.616275714038465
GTEX-WFON-1426-SM-4LVMT	0.573068772819851
GTEX-WH7G-1326-SM-4LVMS	0.56833392006954
GTEX-WHSB-0926-SM-4M1XJ	0.595938061445286
GTEX-WHWD-1226-SM-4OOS1	0.612429046997576
GTEX-WOFM-2026-SM-4OOSQ	0.59416230931775
GTEX-WQUQ-2526-SM-4MVNO	0.686902084247619
GTEX-WVJS-2426-SM-EZ6LI	0.655091662848326
GTEX-WY7C-1626-SM-4ONC8	0.679167257955999
GTEX-WYJK-2226-SM-4ONDJ	0.620821673291564
GTEX-WYVS-1826-SM-4OND6	0.641568322677148
GTEX-X15G-1326-SM-4PQZJ	0.601680948699367
GTEX-X3Y1-1726-SM-4PQZL	0.634095395926951
GTEX-X4EO-2526-SM-EWRM8	0.687957432406447
GTEX-X5EB-0926-SM-46MVT	0.684021758468627
GTEX-XAJ8-0426-SM-47JYJ	0.691360780406946
GTEX-XBED-1526-SM-4AT5W	0.630090992023915
GTEX-XBEW-1926-SM-4SOJO	0.462827323859402
GTEX-XGQ4-1226-SM-4AT67	0.652046250397567
GTEX-XMK1-1726-SM-4B64Z	0.625597089847516
GTEX-XPVG-1826-SM-4B64X	0.531433991301597
GTEX-XQ8I-2126-SM-4BOOM	0.587544583502336
GTEX-XUW1-1926-SM-4BOP1	0.608764150393305
GTEX-XUZC-1326-SM-4BRV2	0.595057013158926
GTEX-XV7Q-2126-SM-4BRVX	0.601330162716271
GTEX-XXEK-1926-SM-4BRVD	0.701888969518939
GTEX-XYKS-2226-SM-4E3IU	0.608373539064006
GTEX-Y114-1526-SM-4TT79	0.64880102423388
GTEX-Y3I4-1426-SM-4TT9C	0.592210724034708
GTEX-Y3IK-1826-SM-4WWDS	0.567748639391062
GTEX-Y5LM-1526-SM-4VDTA	0.604661442973333
GTEX-Y8E4-2426-SM-4WWDN	0.614591382965485
GTEX-Y8LW-1226-SM-4WWDP	0.636973146957825
GTEX-Y9LG-1526-SM-4WWDR	0.514899119976108
GTEX-YB5E-1626-SM-5IFIQ	0.578642319538009
GTEX-YEC3-2426-SM-DO11A	0.501144465898933
GTEX-YEC4-1926-SM-5IFHJ	0.623145782467226
GTEX-YF7O-1726-SM-5IFJ9	0.561120029213161
GTEX-Z93S-2426-SM-5HL8N	0.712569980859861
GTEX-ZAB4-2226-SM-5HL97	0.677023423740569
GTEX-ZDTT-1926-SM-5HL5W	0.593781941000975
GTEX-ZDYS-2326-SM-4WKG6	0.598113076365539
GTEX-ZEX8-1926-SM-4WKFR	0.611286893995843
GTEX-ZF29-1726-SM-4WKFV	0.655400841361287
GTEX-ZF2S-1926-SM-4WWAN	0.631673124183811
GTEX-ZG7Y-2126-SM-DO117	0.609545735816025
GTEX-ZGAY-2126-SM-4YCFB	0.619292024519862
GTEX-ZLV1-1226-SM-4WWBX	0.573444601764954
GTEX-ZLWG-1726-SM-DNZZ2	0.595613956757885
GTEX-ZP4G-1726-SM-4WWCM	0.598988032627433
GTEX-ZPCL-1826-SM-57WF1	0.566958689486434
GTEX-ZPIC-2226-SM-57WDX	0.543376872070886
GTEX-ZPU1-1926-SM-57WDT	0.579794303097333
GTEX-ZT9W-1826-SM-51MQX	0.527102834707572
GTEX-ZTSS-1126-SM-5985O	0.637473507436102
GTEX-ZV6S-1226-SM-59HLH	0.713022664002619
GTEX-ZV7C-1526-SM-5NQ72	0.632274536089198
GTEX-ZVP2-1526-SM-5NQ82	0.574447908812918
GTEX-ZVT2-1926-SM-5GU5T	0.587250279055798
GTEX-ZXES-1626-SM-5NQ7L	0.674148504318215
GTEX-ZY6K-1226-SM-5GZYL	0.613909910111377
GTEX-ZYFC-2626-SM-5NQ6S	0.636480471842504
GTEX-ZYFG-1926-SM-5GID5	0.639040373671761
GTEX-ZYVF-2826-SM-5GIDK	0.754160098362883
GTEX-ZZ64-0726-SM-5GZX4	0.655081156024405
