## Additional file 6 for "Transcriptome diversity is a systematic source of bias in RNA-sequencing data": gtex_Esophagus_Gastroesophageal_Junction.txt

sample_id	transcriptome_diversity
GTEX-111CU-0826-SM-5EGIJ	0.674991554505775
GTEX-111YS-0826-SM-5GZYK	0.632117973746236
GTEX-1122O-1826-SM-5EGIP	0.67877198916089
GTEX-113JC-1026-SM-5H117	0.635766805532227
GTEX-1192X-1826-SM-5GIE2	0.724157183633265
GTEX-11DXX-1226-SM-5GICD	0.687706327370995
GTEX-11DXY-1326-SM-5987Z	0.602643144057736
GTEX-11DXZ-1026-SM-5N9D5	0.688221199639241
GTEX-11DYG-1926-SM-5H12I	0.702870671120373
GTEX-11EM3-0926-SM-5A5KK	0.62619908618865
GTEX-11EQ9-0926-SM-5HL6I	0.666846772173295
GTEX-11LCK-1526-SM-5HL64	0.637432772098347
GTEX-11NUK-1726-SM-5A5L2	0.559788837653027
GTEX-11O72-2026-SM-5N9G8	0.666054991458098
GTEX-11OF3-2326-SM-5GU73	0.558846119547468
GTEX-11P7K-1426-SM-5EGKY	0.671332867412454
GTEX-11P81-1026-SM-5GU54	0.647967330615816
GTEX-11P82-0426-SM-5HL5D	0.63429293170063
GTEX-11TT1-0626-SM-5GU4X	0.664920403990988
GTEX-11UD2-1526-SM-5EQLQ	0.553435436175805
GTEX-11VI4-0826-SM-5GU5N	0.683695931355129
GTEX-11WQK-2226-SM-5CVL7	0.679308388575254
GTEX-11XUK-0926-SM-5EQL3	0.650349743934349
GTEX-11ZTS-2726-SM-5EQLU	0.564938146656436
GTEX-1211K-1326-SM-5FQV2	0.584574887891677
GTEX-12696-1526-SM-5EGL6	0.723868087438138
GTEX-12BJ1-1526-SM-5LUAQ	0.667428174295456
GTEX-12C56-0426-SM-5FQU1	0.6495544423867
GTEX-12WSD-2026-SM-5HL7D	0.739952974678203
GTEX-12WSJ-0826-SM-5PNWV	0.658842878222428
GTEX-12WSK-1326-SM-5CVNM	0.671859468190825
GTEX-12WSL-1226-SM-5DUXE	0.692961277988554
GTEX-12WSN-1826-SM-5LZUT	0.673006515523509
GTEX-13111-1126-SM-5GCMZ	0.645295062488845
GTEX-13113-0626-SM-5GCP2	0.702771513911258
GTEX-131XE-1526-SM-5KM1A	0.713990705183848
GTEX-131XF-1126-SM-5HL8J	0.627945520949313
GTEX-131XG-1126-SM-5DUWR	0.66942345808197
GTEX-132AR-2526-SM-5PNVM	0.701982574107905
GTEX-132NY-2026-SM-5L3FM	0.666627876793353
GTEX-132QS-1626-SM-5K7YZ	0.673086760567747
GTEX-1339X-1126-SM-5J2OI	0.659718651769391
GTEX-1399R-0926-SM-5J2N8	0.651902801492403
GTEX-1399S-1526-SM-5P9JC	0.688674144207254
GTEX-1399U-1426-SM-5J1N8	0.648003560647758
GTEX-139T6-0826-SM-5J1O2	0.657841810222575
GTEX-139YR-1826-SM-5LZXA	0.675453154785129
GTEX-13CF3-1726-SM-5LU9E	0.700050993177193
GTEX-13D11-2026-SM-5IJBK	0.675261307857339
GTEX-13FH7-0626-SM-5KLZD	0.675565679975766
GTEX-13FLV-1326-SM-5L3EJ	0.664492932387854
GTEX-13FTW-1926-SM-5K7Y4	0.640730576366285
GTEX-13N1W-1926-SM-5IJCH	0.725246739248752
GTEX-13NYB-1326-SM-5K7Y1	0.700490623602532
GTEX-13O21-0726-SM-5L3EG	0.665387565586357
GTEX-13O3P-2726-SM-5KM2R	0.73128885020253
GTEX-13O61-1226-SM-5KM21	0.658265389045213
GTEX-13OVG-1026-SM-5KLZ3	0.607009449511166
GTEX-13OVH-1826-SM-5K7YW	0.6874350741085
GTEX-13OVJ-1426-SM-5K7Z2	0.702625168568399
GTEX-13OVL-2726-SM-5J2MP	0.602486138605338
GTEX-13OW6-1626-SM-5IJD5	0.759860664734405
GTEX-13OW7-1926-SM-5LUB4	0.558849083613349
GTEX-13OW8-2426-SM-9WPNM	0.694830182378781
GTEX-13PL7-0526-SM-5J2MQ	0.621415189148812
GTEX-13PVQ-1926-SM-5L3GN	0.703574803743742
GTEX-13PVR-2026-SM-73KXT	0.669915474758178
GTEX-13QBU-0826-SM-5IJBU	0.681170177375567
GTEX-13QIC-2026-SM-5N9G9	0.572329924474625
GTEX-13QJ3-1926-SM-5QGQM	0.616076903533956
GTEX-13RTK-0426-SM-5RQHT	0.658839652508623
GTEX-13U4I-1326-SM-5KM25	0.673179698678563
GTEX-13VXT-1826-SM-5KM2F	0.638288467519004
GTEX-13VXU-1126-SM-5LU3U	0.625655684392788
GTEX-13W3W-1826-SM-5IJDE	0.680981331833424
GTEX-13X6H-1526-SM-5Q5E2	0.665532809615912
GTEX-13X6J-1726-SM-5TDCS	0.495370125264389
GTEX-13YAN-1826-SM-5LU3Q	0.767195159875605
GTEX-144FL-2626-SM-5TDCW	0.635463920165518
GTEX-144GM-1626-SM-5O9AG	0.649179968185537
GTEX-145LS-2026-SM-5Q5D7	0.713434648370604
GTEX-145LT-1326-SM-5O9AQ	0.640461813736019
GTEX-145MF-1526-SM-5LU95	0.702984326860108
GTEX-146FH-1926-SM-5Q5B2	0.755129182400681
GTEX-148VI-1226-SM-5RQJR	0.680218504040291
GTEX-1497J-2126-SM-5NQB8	0.715047886659947
GTEX-14AS3-0826-SM-5TDD5	0.678821239165826
GTEX-14B4R-0626-SM-5TDDQ	0.635533570241854
GTEX-14BIL-1826-SM-7DUEO	0.565715528439653
GTEX-14BMU-1026-SM-5RQJ5	0.646600416422512
GTEX-14BMV-1526-SM-793AV	0.65971434723123
GTEX-14C5O-2226-SM-5ZZW7	0.607816805608251
GTEX-14DAQ-1626-SM-5S2R1	0.740213989920369
GTEX-14DAR-0726-SM-5RQIA	0.633514300856359
GTEX-14E1K-1426-SM-5YY8V	0.658258856919289
GTEX-14E6C-0726-SM-664NB	0.655830022889753
GTEX-14E6E-0826-SM-664N7	0.695293820136167
GTEX-14E7W-1926-SM-5S2R9	0.722135917290715
GTEX-14ICK-1126-SM-69LOO	0.67859075256442
GTEX-14JG1-1826-SM-5YY9Y	0.648875931085537
GTEX-14JG6-1026-SM-6LLIF	0.714576303851209
GTEX-14PHW-1326-SM-6EU1S	0.645439263659627
GTEX-14PHX-0926-SM-5ZZWC	0.655433764560958
GTEX-14PJ2-2826-SM-6EU1N	0.642902192001708
GTEX-14PJ4-1326-SM-5ZZVM	0.673061662826324
GTEX-14PJM-1726-SM-6LLHB	0.716718653120833
GTEX-14PJN-0926-SM-6EU19	0.699089945974994
GTEX-14PK6-1226-SM-6EU1W	0.640951233994725
GTEX-14PKU-1026-SM-6EU12	0.67582162813472
GTEX-14PN3-1226-SM-69LOW	0.673047888129389
GTEX-14XAO-1326-SM-6EU1A	0.67649768582548
GTEX-15CHC-1326-SM-6LLJA	0.743986433964342
GTEX-15D1Q-1526-SM-686Z2	0.558625385611667
GTEX-15DCE-1526-SM-7KUFD	0.646119813607044
GTEX-15DYW-1726-SM-7KUM5	0.647947508774285
GTEX-15EO6-0926-SM-6M48N	0.657738419086711
GTEX-15ER7-1926-SM-7KUEW	0.692765088265814
GTEX-15FZZ-1326-SM-6PANN	0.65234208102708
GTEX-15RIE-0526-SM-7KUF9	0.697618165545383
GTEX-15RIF-1026-SM-7KUMZ	0.647391105563798
GTEX-15SB6-0926-SM-7KUFM	0.688456762997424
GTEX-15SHU-1626-SM-6M46B	0.665227669836055
GTEX-15SHV-0926-SM-6M46I	0.663031414196316
GTEX-15SHW-2026-SM-7KULX	0.727278032117236
GTEX-15UF6-2226-SM-6M471	0.704683630026808
GTEX-16A39-1226-SM-7KUEQ	0.676463654927341
GTEX-16AAH-0826-SM-7LT9V	0.684257231322062
GTEX-16GPK-1426-SM-6M47Y	0.533217500725052
GTEX-16MT8-1226-SM-6M488	0.702744631527455
GTEX-16NGA-1226-SM-7KFSD	0.685698303955188
GTEX-16XZZ-1726-SM-7KULD	0.697633467210106
GTEX-178AV-0826-SM-7KUET	0.70584752018776
GTEX-17EVQ-1726-SM-7LT9R	0.636726566169033
GTEX-17F96-2826-SM-7IGP3	0.621098905096528
GTEX-17F98-1826-SM-7DUFK	0.674373975872967
GTEX-17F9E-1026-SM-7DUF1	0.635504891737952
GTEX-17HGU-1626-SM-9OSVG	0.641907198358612
GTEX-17HHE-0826-SM-793A2	0.722373296869782
GTEX-17HII-1726-SM-9OSVB	0.594706238319679
GTEX-17JCI-1426-SM-7MGW4	0.547935285731444
GTEX-17MF6-1726-SM-7LTA3	0.684319551946501
GTEX-183FY-1726-SM-7LT9Q	0.679774026235206
GTEX-18465-1326-SM-7LT9K	0.660070691512874
GTEX-18A66-1626-SM-7LTAF	0.691016992894537
GTEX-18A67-2526-SM-7LG5Z	0.65347579567338
GTEX-18A6Q-1126-SM-7LG5A	0.643224174354148
GTEX-18A7A-2526-SM-7LG6I	0.692612298779413
GTEX-18D9A-0426-SM-72D55	0.707298343119222
GTEX-1A32A-2026-SM-718AY	0.72669036796133
GTEX-1A3MV-1426-SM-72D63	0.635751965661263
GTEX-1AMFI-0126-SM-73KZ2	0.665464679182814
GTEX-1AX8Z-1826-SM-73KW6	0.660129416659509
GTEX-1AX9J-2026-SM-731AV	0.702407827253167
GTEX-1AX9K-1026-SM-73KU4	0.691545339764552
GTEX-1AYCT-1426-SM-7DUG1	0.680007448824688
GTEX-1B8KE-2026-SM-73KYL	0.705173488711058
GTEX-1B8KZ-0626-SM-73KWE	0.685587753157751
GTEX-1B8L1-1026-SM-79ONW	0.669906961918319
GTEX-1B932-1926-SM-79OOA	0.676961939120437
GTEX-1B97J-1426-SM-79OLR	0.638826522971
GTEX-1B996-1726-SM-7IGMW	0.726723850763764
GTEX-1BAJH-2226-SM-7IGLK	0.518200547985104
GTEX-1C2JI-1326-SM-7IGMX	0.628307641310261
GTEX-1C475-0826-SM-793AD	0.669352973387209
GTEX-1C4CL-1426-SM-793CT	0.711897653555273
GTEX-1C64O-1726-SM-73KW9	0.698069739888736
GTEX-1C6VQ-2026-SM-79OOH	0.704370301067231
GTEX-1CAMQ-2626-SM-7IGNI	0.568181508731931
GTEX-1CAMR-0626-SM-7DHMI	0.669612956864483
GTEX-1CAMS-1626-SM-79394	0.743097826043432
GTEX-1CB4E-1226-SM-7MKFX	0.648703371734875
GTEX-1CB4F-1326-SM-793CW	0.731956398404461
GTEX-1CB4I-2026-SM-7DHMG	0.655334864255706
GTEX-1CB4J-2326-SM-7EPIF	0.665797504382803
GTEX-1E2YA-1926-SM-7P8QH	0.6512772879934
GTEX-1EH9U-2326-SM-7P8P5	0.572699373535163
GTEX-1EMGI-2026-SM-7RHH3	0.660188432099298
GTEX-1EN7A-1526-SM-7MGXC	0.551644935078545
GTEX-1EU9M-2126-SM-7P8P7	0.596682525616438
GTEX-1F48J-1426-SM-7P8SC	0.635838945659852
GTEX-1F5PL-1226-SM-7P8R5	0.663457022422841
GTEX-1F75I-1526-SM-7PBYJ	0.704142682177029
GTEX-1F88F-1626-SM-7PBZB	0.549036725850587
GTEX-1GF9U-1026-SM-ARZNL	0.706723841193609
GTEX-1GL5R-1626-SM-9JGGX	0.659040769675434
GTEX-1GMR3-1326-SM-7P8TB	0.70773654012937
GTEX-1GN1U-1726-SM-9JGFY	0.651986155935866
GTEX-1GN1W-2026-SM-7P8TI	0.641456484181496
GTEX-1GZ2Q-2926-SM-7PBZL	0.777778655900305
GTEX-1GZ4I-1226-SM-7P8TM	0.679070365568579
GTEX-1GZHY-1926-SM-9WYUL	0.480968032126059
GTEX-1H11D-2026-SM-A9G3C	0.678887998178776
GTEX-1H1E6-1426-SM-9QEHO	0.639577668925914
GTEX-1H1ZS-1726-SM-9WYUC	0.671479158243487
GTEX-1H3VE-1426-SM-9WYSK	0.694241766618019
GTEX-1H3VY-2226-SM-9WYU7	0.657763009299696
GTEX-1HBPH-1526-SM-ARZNC	0.645055604693926
GTEX-1HBPI-0526-SM-ARZNN	0.661819358622677
GTEX-1HC8U-1726-SM-A9SMF	0.718968660229165
GTEX-1HCU7-2426-SM-CKZOL	0.740792467150409
GTEX-1HCU8-2426-SM-A9SM7	0.636320869252671
GTEX-1HCUA-1126-SM-B2LWD	0.679113420245669
GTEX-1HFI6-1526-SM-B2LXC	0.645432972502628
GTEX-1HFI7-1026-SM-A9G3I	0.704829674170335
GTEX-1HKZK-1226-SM-9WYUR	0.654322095439785
GTEX-1HSEH-1426-SM-B2LXF	0.683709157773617
GTEX-1HSGN-1826-SM-CL54H	0.698965810544148
GTEX-1HSMO-1726-SM-A9SKO	0.635787878260649
GTEX-1HSMP-1826-SM-E9TIB	0.664329672455206
GTEX-1HSMQ-1926-SM-A9G3O	0.696010921144015
GTEX-1HT8W-2126-SM-ACKW7	0.53212625799781
GTEX-1I1GP-1226-SM-A96SC	0.649751197488831
GTEX-1I1GQ-1626-SM-A9SKR	0.60974000628077
GTEX-1I1GR-1226-SM-ACKWA	0.598412133677468
GTEX-1I1GT-1626-SM-B2LWR	0.647100612467974
GTEX-1I1GU-1226-SM-A9SKT	0.707319608129851
GTEX-1I4MK-0826-SM-A9G2J	0.641807266109675
GTEX-1I6K6-2026-SM-CGQFE	0.659665895211515
GTEX-1I6K7-1326-SM-ARZM1	0.722368802127393
GTEX-1ICG6-2126-SM-CE6T2	0.691410512147484
GTEX-1ICLY-2326-SM-CL53F	0.624796897541583
GTEX-1IDJC-0826-SM-A9SLO	0.68306548552446
GTEX-1IDJE-1526-SM-A9SLG	0.68219213465227
GTEX-1IDJF-1126-SM-ARU7O	0.661640640948442
GTEX-1IDJH-1826-SM-A96T4	0.534638612943656
GTEX-1IDJU-1326-SM-ARU7P	0.647784045848844
GTEX-1IKJJ-1126-SM-A9G2M	0.47994430620553
GTEX-1IKK5-1426-SM-CJI3U	0.680482148558065
GTEX-1IKOE-2226-SM-ACKWV	0.533698095295182
GTEX-1IKOH-1626-SM-A9SLT	0.497107891821855
GTEX-1J1OQ-2326-SM-A96ST	0.612200099059728
GTEX-1J1R8-1026-SM-CJI37	0.649289391206168
GTEX-1J8Q3-2126-SM-ARU8O	0.703740805588986
GTEX-1J8QM-0826-SM-CJI2P	0.716231116406634
GTEX-1JJ6O-1626-SM-CM2RM	0.616186199245481
GTEX-1JK1U-1626-SM-CY8HL	0.682818797546005
GTEX-1JKYN-1626-SM-ARU8T	0.62757559338481
GTEX-1JKYR-1326-SM-ARU8M	0.675270537077821
GTEX-1JMLX-2226-SM-CNPOY	0.70142142311045
GTEX-1JMPY-0726-SM-CE6RU	0.65362354762349
GTEX-1JMQJ-1126-SM-CY8HO	0.667379016191221
GTEX-1K2DA-0526-SM-CGQGY	0.706559053235436
GTEX-1KAFJ-1726-SM-CY8IC	0.655990840929909
GTEX-1KANA-0426-SM-CXZKH	0.626558889985572
GTEX-1KANB-1626-SM-CY8I5	0.666733804931718
GTEX-1KD4Q-1326-SM-D4P3J	0.537612850133664
GTEX-1KXAM-0726-SM-E9U5I	0.687298224442251
GTEX-1L5NE-1226-SM-D3L9Q	0.688277468186655
GTEX-1LB8K-1526-SM-E9U58	0.612855628222401
GTEX-1LBAC-1126-SM-D3L9V	0.652146244099897
GTEX-1LG7Y-1626-SM-D4P24	0.520573306833896
GTEX-1LG7Z-1126-SM-DIPF2	0.705235756377082
GTEX-1LGOU-0926-SM-DIPFT	0.623218841509842
GTEX-1LGRB-1526-SM-COH4I	0.681076618649139
GTEX-1LH75-2026-SM-EVR5E	0.719714605402527
GTEX-1LSVX-1026-SM-EWRO9	0.622079933847503
GTEX-1LVA9-2426-SM-EWROM	0.495642300090635
GTEX-1LVAN-2126-SM-CNPQ8	0.68915855408258
GTEX-1M5QR-0526-SM-EV7AW	0.640341282925638
GTEX-1MA7W-0926-SM-DIPFN	0.649855712614408
GTEX-1MJK2-2526-SM-E9TJ3	0.574829663882481
GTEX-1N2EF-2326-SM-DTXEE	0.69353668686464
GTEX-1N5O9-2226-SM-E8VMN	0.642773451331618
GTEX-1NHNU-1726-SM-E76R1	0.711761893639197
GTEX-1NSGN-1826-SM-EXOJH	0.70677923364263
GTEX-1NV8Z-2026-SM-E8VMD	0.568460190690444
GTEX-1O97I-1826-SM-EXUS9	0.505892140562742
GTEX-1OFPY-1326-SM-E76ON	0.648813167013526
GTEX-1PDJ9-1526-SM-DTXEV	0.689501205340992
GTEX-1PFEY-1026-SM-DTXEZ	0.703914870207814
GTEX-1PIEJ-1026-SM-DTXEW	0.666916494413788
GTEX-1PIGE-0826-SM-DTXFB	0.680473363325385
GTEX-1PPGY-1226-SM-E76OV	0.602015073965529
GTEX-1PPH8-1926-SM-DTXDN	0.680642745276583
GTEX-1QAET-1526-SM-EWRMW	0.494692424350728
GTEX-1QCLZ-1526-SM-EXUSS	0.719222074111402
GTEX-1QP28-1626-SM-E8VOI	0.724100537588108
GTEX-1QP2A-2026-SM-DTX9D	0.673674281243216
GTEX-1QP9N-0526-SM-DTX9P	0.691193312135188
GTEX-1QPFJ-1426-SM-DTX7W	0.691050124489622
GTEX-1QW4Y-0626-SM-E9J2O	0.666413789868858
GTEX-1R7EU-1026-SM-EVR4I	0.663464385290593
GTEX-1R9K5-1726-SM-EVR49	0.702340514908549
GTEX-1R9PM-1126-SM-E76OX	0.626175606192581
GTEX-1RAZA-1226-SM-E6CQA	0.721974830930761
GTEX-1RAZQ-1826-SM-E76P9	0.689137173868357
GTEX-1RAZR-1426-SM-EVR4M	0.686827814450773
GTEX-1RLM8-0926-SM-EWROD	0.726197667058593
GTEX-1S3DN-1426-SM-EWRNO	0.635753286938924
GTEX-1S5ZA-0926-SM-EVR55	0.661921470877823
GTEX-1S82P-1626-SM-EVR4Q	0.663930609393451
GTEX-1S831-1026-SM-EVR5C	0.690068783254915
GTEX-1S83E-1026-SM-EWRO5	0.711268778363128
GTEX-U8XE-1326-SM-4E3JK	0.732262731903238
GTEX-V1D1-1226-SM-4JBI5	0.680024785459325
GTEX-V955-1226-SM-4JBI9	0.693815989536681
GTEX-VUSG-1026-SM-4KKZN	0.635387679196623
GTEX-W5WG-2726-SM-4LMIC	0.645047891254078
GTEX-WEY5-1126-SM-4LMIE	0.609349829598852
GTEX-WFG7-1226-SM-4LMK2	0.645178623590516
GTEX-WFG8-1126-SM-4LVN1	0.652422759726419
GTEX-WFJO-0426-SM-4LVM7	0.619340842821177
GTEX-WFON-1026-SM-4LVMD	0.653829804535573
GTEX-WHSE-1426-SM-4M1XG	0.735267637763652
GTEX-WK11-1226-SM-EAZ2V	0.54671596511923
GTEX-WQUQ-1826-SM-4OOSD	0.735635171154425
GTEX-WVLH-1526-SM-4MVOC	0.569111334037298
GTEX-WXYG-1026-SM-4ONCD	0.692786713839135
GTEX-WY7C-0826-SM-4ONCG	0.67840894306456
GTEX-WYBS-1626-SM-4ONCA	0.613382880448121
GTEX-WYJK-2126-SM-4ONDG	0.668348585684416
GTEX-WYVS-1026-SM-4SOJW	0.698797422567992
GTEX-WZTO-1726-SM-4PQYV	0.657882657037284
GTEX-X15G-1026-SM-4PQZF	0.648295030633769
GTEX-X3Y1-1126-SM-4PQZ9	0.640008891696544
GTEX-X4LF-0826-SM-4QASC	0.658813022649332
GTEX-X585-1426-SM-4E3JO	0.790580579688565
GTEX-X5EB-1026-SM-46MVU	0.666463409661506
GTEX-X62O-2426-SM-EAZB4	0.709981389811878
GTEX-X8HC-1326-SM-46MWB	0.748300898670833
GTEX-XBED-1126-SM-48TCF	0.695520679312594
GTEX-XBEW-1526-SM-4AT4K	0.622955342711708
GTEX-XGQ4-1626-SM-4AT6J	0.675286156484539
GTEX-XPVG-1426-SM-4B668	0.63041144452013
GTEX-XQ3S-1026-SM-4BOPJ	0.678304865939668
GTEX-XQ8I-1826-SM-4BOOJ	0.753249899999525
GTEX-XUW1-1326-SM-4BOO1	0.650576956547415
GTEX-XUZC-0526-SM-4BOPF	0.630225669360218
GTEX-XV7Q-1226-SM-4BRVT	0.687248906279145
GTEX-XXEK-0526-SM-4BRWD	0.71678553063219
GTEX-XYKS-1026-SM-4BRVH	0.656043121885695
GTEX-Y111-1826-SM-4SOIR	0.638832696676536
GTEX-Y114-1126-SM-4TT7V	0.696336000270099
GTEX-Y3I4-0926-SM-4TT2B	0.619755264030817
GTEX-Y3IK-1326-SM-4YCD8	0.658239204269925
GTEX-Y5LM-1226-SM-4VDT6	0.63680258684163
GTEX-Y5V5-1526-SM-4VBQ1	0.676973138051977
GTEX-Y5V6-1226-SM-4VDTE	0.602338987143166
GTEX-Y8E4-1926-SM-4VBPW	0.627320073225746
GTEX-Y8LW-0526-SM-4VDS7	0.632876053652359
GTEX-Y9LG-0926-SM-4VDS6	0.564530682824526
GTEX-YB5E-1026-SM-5IFI2	0.684938494168868
GTEX-YB5K-0626-SM-5LUB5	0.684091741624426
GTEX-YEC3-2326-SM-DO92F	0.688394588570498
GTEX-YEC4-1226-SM-5CVLX	0.631950609804338
GTEX-YF7O-1026-SM-5P9IP	0.666302967353565
GTEX-YFC4-2126-SM-EXURK	0.679146409477822
GTEX-YFCO-0726-SM-5ZZVJ	0.644168068824899
GTEX-YJ8A-1426-SM-5PNV7	0.673314915680625
GTEX-YJ8O-0326-SM-5RQJW	0.561484453512345
GTEX-Z9EW-0326-SM-5CVM8	0.632862266594955
GTEX-ZAK1-1826-SM-5HL93	0.670828640893009
GTEX-ZDYS-0726-SM-4WKGN	0.625581820163316
GTEX-ZEX8-1526-SM-4WWBE	0.683775428593229
GTEX-ZF29-1426-SM-DO11G	0.662884514497925
GTEX-ZF2S-1326-SM-4WWAZ	0.66671863304454
GTEX-ZGAY-1526-SM-DO11O	0.658163712999798
GTEX-ZLWG-1426-SM-DO11C	0.669411172813983
GTEX-ZP4G-1126-SM-4WWCI	0.658939545361503
GTEX-ZPCL-1326-SM-57WFN	0.655812120911312
GTEX-ZPIC-1926-SM-57WFQ	0.711284956028295
GTEX-ZQUD-0626-SM-51MR2	0.647508701918559
GTEX-ZT9W-1426-SM-4YCD2	0.65922195740522
GTEX-ZTSS-0826-SM-5985L	0.689924669748831
GTEX-ZTTD-1226-SM-51MS2	0.697550708719859
GTEX-ZU9S-1626-SM-5E452	0.418869313837835
GTEX-ZV6S-0726-SM-57WFY	0.691061768746209
GTEX-ZV7C-1326-SM-A9SK7	0.687718040262425
GTEX-ZVP2-1426-SM-5NQ7P	0.654661656295607
GTEX-ZVZP-1626-SM-5GIDJ	0.617709841980231
GTEX-ZY6K-0826-SM-5A5L7	0.642994903808205
GTEX-ZYFC-2226-SM-5NQ96	0.553524294237718
GTEX-ZYFG-1226-SM-5GIC7	0.640747832406826
GTEX-ZYVF-2526-SM-5E45C	0.58704027675785
GTEX-ZYW4-1626-SM-5GIE6	0.693950543843415
