## Additional file 6 for "Transcriptome diversity is a systematic source of bias in RNA-sequencing data": gtex_Esophagus_Mucosa.txt

sample_id	transcriptome_diversity
GTEX-111CU-0726-SM-5GZYD	0.671516950291448
GTEX-111YS-0926-SM-5EGGI	0.665619872549244
GTEX-1122O-1726-SM-5GICM	0.62332724495951
GTEX-117YW-1926-SM-5H121	0.636196396841541
GTEX-11DXX-1126-SM-5GZZK	0.665227287632656
GTEX-11DXY-1426-SM-5N9CN	0.66271587762267
GTEX-11DXZ-1226-SM-5H11L	0.645720266295932
GTEX-11DYG-1326-SM-5N9DO	0.753598991185041
GTEX-11DZ1-2026-SM-5A5KG	0.694883530570405
GTEX-11EI6-1526-SM-5P9GL	0.550581157489176
GTEX-11EM3-0826-SM-5N9CC	0.668600766036614
GTEX-11EMC-2226-SM-5A5JW	0.714163817436369
GTEX-11EQ9-0726-SM-5A5K2	0.652181011841489
GTEX-11GSP-1826-SM-5N9DQ	0.683761201878278
GTEX-11I78-1526-SM-5A5K7	0.651208675771102
GTEX-11LCK-1726-SM-5S2OQ	0.678256574742024
GTEX-11NSD-1126-SM-5N9BQ	0.667986120787858
GTEX-11NUK-1326-SM-5P9GN	0.649092804144771
GTEX-11ONC-1526-SM-5GU6S	0.648670106053492
GTEX-11P7K-1326-SM-5BC5G	0.626058429172179
GTEX-11P81-0826-SM-5P9GR	0.64792091250223
GTEX-11P82-0526-SM-5986P	0.638166892744279
GTEX-11TT1-0526-SM-5P9JO	0.67768469814508
GTEX-11TUW-1326-SM-5EQKV	0.666257383710643
GTEX-11VI4-0526-SM-5EQ48	0.657213558066513
GTEX-11XUK-0826-SM-5GU6P	0.685715802311086
GTEX-11ZTS-2626-SM-5EGIC	0.640804146147058
GTEX-11ZU8-1526-SM-5EGHX	0.627667733209038
GTEX-1211K-0926-SM-5FQTL	0.671175080930197
GTEX-1212Z-2126-SM-5FQTM	0.680405794036571
GTEX-12696-1326-SM-5FQTJ	0.685237260982984
GTEX-1269C-1026-SM-5N9EY	0.608687612303686
GTEX-12BJ1-1626-SM-5HL8Y	0.644212702960996
GTEX-12C56-1226-SM-5FQSU	0.652265172261312
GTEX-12KS4-0926-SM-5BC5S	0.714142812307734
GTEX-12WSA-1426-SM-5EGJU	0.705871487726424
GTEX-12WSD-1826-SM-5GCOA	0.683215402042359
GTEX-12WSG-5007-SM-7DUGZ	0.665553307059263
GTEX-12WSK-1126-SM-5LZV8	0.655732048511493
GTEX-12WSL-1526-SM-5GCP8	0.672634044288709
GTEX-12WSN-5013-SM-7P8P9	0.684483115089809
GTEX-12ZZW-1726-SM-5DUVD	0.654923382625224
GTEX-12ZZX-1326-SM-5DUWI	0.68604211775123
GTEX-12ZZY-1426-SM-5N9EI	0.638821528149619
GTEX-13111-0826-SM-5LZV3	0.670887205466297
GTEX-131XE-1426-SM-5HL7V	0.667788941555626
GTEX-131XF-0826-SM-5GICG	0.663424439466628
GTEX-131XG-1026-SM-5GCMX	0.654740833429264
GTEX-131YS-1426-SM-5IJF7	0.662409975574253
GTEX-132AR-2226-SM-5J2NT	0.648628703580685
GTEX-132Q8-1826-SM-5EGIY	0.630099280377536
GTEX-132QS-1426-SM-5P9GE	0.660628770542215
GTEX-133LE-0626-SM-5IFFJ	0.717985661472741
GTEX-1399Q-1126-SM-5P9JA	0.665278567283667
GTEX-1399R-0826-SM-5IJEL	0.628067740115978
GTEX-1399S-1326-SM-5P9GH	0.624280429281185
GTEX-1399U-1026-SM-5J1OC	0.698627124925989
GTEX-139T6-0626-SM-5IFF9	0.654364357427947
GTEX-139TU-1226-SM-5J2NL	0.683510662191122
GTEX-139UW-1126-SM-5IJEJ	0.709086144742563
GTEX-139YR-1726-SM-5IFFK	0.669191038582226
GTEX-13CF3-1626-SM-5IFG9	0.683067805758395
GTEX-13D11-1926-SM-5IFGB	0.656896752164562
GTEX-13FH7-0526-SM-5IJF8	0.679534575940637
GTEX-13FHO-1726-SM-DPRZX	0.703478124985829
GTEX-13FHP-1526-SM-5IJGE	0.565932569937589
GTEX-13FLV-1126-SM-5J2NO	0.723845496570102
GTEX-13FTW-1626-SM-5KM4N	0.648776869972808
GTEX-13FTX-0526-SM-5IFGS	0.639437544436486
GTEX-13G51-0926-SM-5IFFU	0.682442915756645
GTEX-13JVG-2026-SM-5KM1N	0.708327045915583
GTEX-13NYB-0926-SM-5IFFA	0.664106470143322
GTEX-13NZB-1226-SM-5J2MW	0.666081248072581
GTEX-13O1R-1326-SM-5IJF5	0.728740205875859
GTEX-13O21-0626-SM-5IJDI	0.685578331437378
GTEX-13O3Q-0826-SM-5IFGF	0.687207023400753
GTEX-13O61-0926-SM-5IFFE	0.675116495063395
GTEX-13OVG-0626-SM-5IFEP	0.634873607027793
GTEX-13OVI-2626-SM-5KM4T	0.643849258918609
GTEX-13OVJ-1226-SM-5L3HA	0.718736581459066
GTEX-13OVK-1126-SM-6PAMR	0.660268366914118
GTEX-13OW8-2326-SM-5L3I9	0.668355880128167
GTEX-13PL7-0226-SM-731DT	0.682902728479013
GTEX-13PVQ-1726-SM-5IFF3	0.674333771016554
GTEX-13PVR-1826-SM-5Q5CC	0.650852282808916
GTEX-13QBU-1026-SM-5LU3R	0.659140659102303
GTEX-13QJ3-1726-SM-5RQK9	0.648022982250452
GTEX-13RTK-0526-SM-5S2QF	0.676524546655998
GTEX-13S86-0826-SM-5SI6J	0.675212618836962
GTEX-13SLX-1726-SM-5Q5E5	0.723865911057437
GTEX-13U4I-1126-SM-5LU3S	0.685698019627626
GTEX-13W3W-1626-SM-5LU35	0.651980148834081
GTEX-13W46-1926-SM-5J2MF	0.626083047021239
GTEX-13X6H-1326-SM-5LU42	0.685038604159344
GTEX-13X6I-1026-SM-5LU4C	0.756602812526408
GTEX-13X6K-2126-SM-5O9D4	0.736433985793031
GTEX-13YAN-1926-SM-7EPH9	0.71082672335824
GTEX-144FL-2726-SM-5O98Z	0.684345351104091
GTEX-144GM-1426-SM-5LU31	0.67646566985784
GTEX-144GN-0626-SM-5O9B2	0.676169162652466
GTEX-144GO-2726-SM-5O9A2	0.6880074073732
GTEX-145LS-1826-SM-5LUAZ	0.730755453488655
GTEX-145LT-1126-SM-5LUA1	0.664292070904142
GTEX-145LU-0926-SM-79OJL	0.63136859452102
GTEX-145LV-1326-SM-5S2QI	0.617591199977328
GTEX-145ME-5004-SM-7MGXP	0.641413551255945
GTEX-145MF-1426-SM-5O9B6	0.707501220928499
GTEX-145MN-1026-SM-5NQ9G	0.665005373284408
GTEX-145MO-1426-SM-DTX9W	0.710358493733792
GTEX-146FH-1726-SM-5QGQ2	0.704039376840563
GTEX-146FQ-1026-SM-5LU8I	0.694859857462365
GTEX-146FR-0426-SM-5SI97	0.661411148216348
GTEX-147F3-0826-SM-5NQA7	0.652309700049998
GTEX-148VI-1026-SM-5TDDJ	0.678702483062315
GTEX-148VJ-1026-SM-5LU98	0.64411717937668
GTEX-1497J-2726-SM-5SI9W	0.689804643977096
GTEX-14A6H-1326-SM-5NQBC	0.61562008736562
GTEX-14AS3-0626-SM-5QGQD	0.644189038909278
GTEX-14B4R-0326-SM-5TDDP	0.65805105294032
GTEX-14BIM-1326-SM-7EWD1	0.71753791065593
GTEX-14BIN-2726-SM-5RQIE	0.660155426900144
GTEX-14BMU-0926-SM-5S2QB	0.697824751275382
GTEX-14C38-2126-SM-5RQJO	0.680733076210111
GTEX-14C5O-1626-SM-73KYH	0.742542728617226
GTEX-14DAQ-1426-SM-5RQJD	0.689345331317343
GTEX-14DAR-0826-SM-73KYJ	0.631433123521604
GTEX-14E1K-1226-SM-5S2PD	0.647313309320397
GTEX-14E6E-0726-SM-5S2R3	0.673642236647292
GTEX-14H4A-1626-SM-5SI69	0.643772034872121
GTEX-14ICK-2026-SM-6AJB2	0.680798991838233
GTEX-14ICL-0526-SM-5RQJ6	0.648147859115915
GTEX-14JG6-0926-SM-6871Y	0.66412252450056
GTEX-14JIY-0926-SM-6871D	0.674006040269483
GTEX-14PHY-0626-SM-664NN	0.672106441266145
GTEX-14PJ3-0626-SM-6UGC5	0.669098915997128
GTEX-14PJ4-1526-SM-664OA	0.658832428053336
GTEX-14PJ5-0526-SM-664OE	0.631399474923464
GTEX-14PJ6-1026-SM-686ZB	0.667380566832523
GTEX-14PJM-1526-SM-664NY	0.677517114492923
GTEX-14PJN-0526-SM-68724	0.646575682619694
GTEX-14PK6-1326-SM-686ZE	0.686545618740072
GTEX-14PKV-1726-SM-6871U	0.63803862963141
GTEX-15DCD-1626-SM-6AJBH	0.707432306951164
GTEX-15DCE-1326-SM-6LPJL	0.706660969352919
GTEX-15DYW-1826-SM-6LPIY	0.673919244227317
GTEX-15EO6-1026-SM-7KUG9	0.676734724922498
GTEX-15EOM-5013-SM-7MKF9	0.70277369699713
GTEX-15ER7-2126-SM-7939E	0.708048060775846
GTEX-15ETS-1926-SM-7KUN5	0.666558587733286
GTEX-15EU6-1626-SM-6LPKF	0.701538676312825
GTEX-15F5U-5010-SM-AHZ2D	0.665398048061997
GTEX-15RIE-0826-SM-6M47X	0.645906011628491
GTEX-15RIF-0826-SM-6M47C	0.629649848448603
GTEX-15RJ7-0926-SM-6LPJO	0.688536371693783
GTEX-15RJE-0926-SM-6LLHZ	0.661487940705293
GTEX-15SB6-0726-SM-6M48F	0.66164855110191
GTEX-15SHU-1426-SM-6LPIN	0.662296787333372
GTEX-15UF6-2326-SM-6M465	0.729482107474982
GTEX-15UF7-0926-SM-6M46F	0.658013820107522
GTEX-169BO-0526-SM-793AK	0.691772292035155
GTEX-16A39-1026-SM-6LPJU	0.686539489657228
GTEX-16AAH-0726-SM-793A9	0.70495048048243
GTEX-16BQI-1526-SM-6LLIE	0.667288555542275
GTEX-16MT8-1326-SM-6M47R	0.703613881582371
GTEX-16MTA-0826-SM-6LLIC	0.678707440136245
GTEX-16NGA-1426-SM-718AC	0.671317650135006
GTEX-16NPX-1626-SM-6LLI5	0.659173000554394
GTEX-16XZY-0926-SM-7938M	0.678851004559845
GTEX-16Z82-1926-SM-6M47U	0.627919008463725
GTEX-178AV-0526-SM-6LPJH	0.690607020116343
GTEX-17EUY-1426-SM-7938X	0.688554960442354
GTEX-17EVQ-1926-SM-7IGOF	0.638689509477374
GTEX-17F96-2526-SM-7DHL3	0.70135788844327
GTEX-17F97-1326-SM-7MGVO	0.696559394806336
GTEX-17F98-1726-SM-7938O	0.686637396446502
GTEX-17F9E-1926-SM-7IGQF	0.701991158393675
GTEX-17HGU-1426-SM-7938G	0.715608694990302
GTEX-17HHE-0926-SM-7938K	0.656609156769099
GTEX-17HII-1526-SM-9OSVD	0.627915401578526
GTEX-17JCI-1226-SM-793D9	0.673223296301565
GTEX-17KNJ-1326-SM-7KFTG	0.703405283739179
GTEX-17MFQ-0526-SM-7KFTX	0.668987526604913
GTEX-183FY-1526-SM-7IGOW	0.665578436141121
GTEX-183WM-1726-SM-7KFT5	0.71367255019245
GTEX-18465-1126-SM-7LG6E	0.62144960602241
GTEX-18A66-1426-SM-7KFRT	0.683318597158665
GTEX-18A67-2426-SM-7LT95	0.677929817976877
GTEX-18A6Q-1226-SM-7KFS9	0.672343352665844
GTEX-18A7A-2326-SM-7KFRH	0.702751105676318
GTEX-18D9A-0526-SM-7KFSW	0.65194982843294
GTEX-18D9B-2026-SM-7LT96	0.663034712946233
GTEX-18D9U-2126-SM-7LG4Y	0.627120064920365
GTEX-18QFQ-1026-SM-7LG6B	0.655551587752703
GTEX-1A32A-1826-SM-72D5G	0.69908102153799
GTEX-1A3MV-1326-SM-7LG6C	0.652855586534138
GTEX-1A8FM-1526-SM-7MXTA	0.650723131797628
GTEX-1AMEY-0226-SM-7189Q	0.650424789219388
GTEX-1AMFI-0226-SM-731D5	0.667475984964977
GTEX-1AX8Z-5016-SM-AHZ2B	0.655409574474711
GTEX-1AX9I-1426-SM-7DHM8	0.680934992011538
GTEX-1AX9J-1826-SM-731FM	0.704934892648507
GTEX-1AX9K-1126-SM-731DQ	0.714049507701205
GTEX-1AYD5-0926-SM-793AF	0.671339297133187
GTEX-1B8KE-1826-SM-731FD	0.688556233486488
GTEX-1B8KZ-0726-SM-7938W	0.700888359182329
GTEX-1B933-2026-SM-7EWFC	0.644004704489055
GTEX-1B97I-0926-SM-731DZ	0.701812866685814
GTEX-1B97J-1026-SM-7MXTE	0.660639984638547
GTEX-1B996-1826-SM-7MGY6	0.691435848861743
GTEX-1BAJH-2026-SM-7P8OZ	0.692977623567829
GTEX-1C2JI-1126-SM-731FH	0.691264848200274
GTEX-1C475-0926-SM-7MKFI	0.667647899345912
GTEX-1C64O-1826-SM-7DHM4	0.684646543026808
GTEX-1C6VQ-1826-SM-7EWEH	0.713236440171418
GTEX-1CAMQ-2726-SM-7MKGD	0.613654186453882
GTEX-1CB4E-1026-SM-793AB	0.653179386482145
GTEX-1CB4F-1526-SM-7MKFM	0.667076264814472
GTEX-1CB4G-1326-SM-7MKFP	0.628757375887122
GTEX-1CB4H-1526-SM-7MXU4	0.622680946569391
GTEX-1CB4I-1026-SM-7MKFZ	0.671095365351189
GTEX-1CB4J-2426-SM-7MXVC	0.725702056676136
GTEX-1E1VI-1526-SM-7IGQ2	0.536680844148604
GTEX-1EH9U-2426-SM-7EWFG	0.630633539516902
GTEX-1EKGG-1726-SM-7MXUP	0.633988944576871
GTEX-1EMGI-1926-SM-7938Y	0.708026992354565
GTEX-1EN7A-1226-SM-7MGX9	0.566594717621371
GTEX-1EU9M-2326-SM-7MKGS	0.661313724964444
GTEX-1EWIQ-1526-SM-79OO7	0.612366579780957
GTEX-1EX96-2226-SM-7MKGT	0.611466888887824
GTEX-1F52S-1426-SM-7P8PU	0.569907725136306
GTEX-1F5PK-1526-SM-7MKGV	0.636289233117534
GTEX-1F5PL-1726-SM-9QEGL	0.698469446546241
GTEX-1F75I-1726-SM-7MKGW	0.634333724153273
GTEX-1F7RK-1526-SM-7P8T6	0.637198918898894
GTEX-1F88F-1126-SM-7MKHL	0.661511001139374
GTEX-1GF9U-0826-SM-7MXTZ	0.662565189057127
GTEX-1GL5R-1526-SM-7MKHO	0.681278499340557
GTEX-1GMR2-1526-SM-7MXV6	0.625501907201764
GTEX-1GMR3-1526-SM-9JGGL	0.677223663524367
GTEX-1GMR8-1826-SM-9WYUE	0.711665154133464
GTEX-1GN1U-1826-SM-9JGH2	0.652029032905208
GTEX-1GN1W-2226-SM-9JGI5	0.660539215002022
GTEX-1GN73-1926-SM-9JGGS	0.737100229132976
GTEX-1GPI7-1026-SM-7MGY2	0.65287626748231
GTEX-1GTWX-1326-SM-9JGHU	0.658694478736926
GTEX-1H11D-2126-SM-9OSXM	0.68842291655451
GTEX-1H1DE-1026-SM-9JGH6	0.683244137198875
GTEX-1H1DG-1226-SM-9JGH3	0.613748267239737
GTEX-1H1ZS-1526-SM-9OSXR	0.674720628746885
GTEX-1H23P-1426-SM-9JGH5	0.660671623529338
GTEX-1H3NZ-1326-SM-9JGHI	0.720480440284813
GTEX-1H3VY-2026-SM-9JGHK	0.711261538905991
GTEX-1HB9E-1526-SM-D3LA6	0.696815694551235
GTEX-1HBPH-1126-SM-A96TU	0.631176411446682
GTEX-1HBPI-0626-SM-9WPP4	0.659382231573278
GTEX-1HBPM-1426-SM-9WPPE	0.58995850717357
GTEX-1HC8U-1526-SM-9WPO4	0.676433878525338
GTEX-1HCU6-1326-SM-A96TZ	0.64524911769283
GTEX-1HCU7-2126-SM-A96SG	0.681226056180668
GTEX-1HCU8-2226-SM-9WPOV	0.662078992022957
GTEX-1HCUA-1426-SM-9WPP7	0.671528863546453
GTEX-1HCVE-1226-SM-9WPPH	0.65805578119065
GTEX-1HFI6-1226-SM-A96SK	0.673696157956962
GTEX-1HGF4-0926-SM-9WPP8	0.63697078894605
GTEX-1HKZK-1426-SM-A96U1	0.670287857917066
GTEX-1HSGN-1626-SM-A96U2	0.684869968804518
GTEX-1HSKV-2426-SM-A8N8K	0.631469936208898
GTEX-1HSMQ-2026-SM-B2LY1	0.697918519673391
GTEX-1I1CD-1726-SM-A9G3P	0.596254721291153
GTEX-1I1GP-1026-SM-C1YRZ	0.736904091873073
GTEX-1I1GQ-1726-SM-B2LWZ	0.686096836925135
GTEX-1I1GR-1326-SM-ARU7B	0.639934179163012
GTEX-1I1GS-2126-SM-ARU7G	0.73024113495657
GTEX-1I1GU-1426-SM-B2LX3	0.655662738143474
GTEX-1I1GV-2226-SM-ARU7E	0.633769256851076
GTEX-1I4MK-0426-SM-B2LWQ	0.66641336926134
GTEX-1I6K7-1426-SM-B2LXP	0.678495722019292
GTEX-1ICG6-1926-SM-ARU7L	0.657247323995655
GTEX-1IDFM-1126-SM-A96SY	0.487635705174922
GTEX-1IDJD-1626-SM-C1YRC	0.671941098097227
GTEX-1IDJF-1226-SM-C1YPX	0.68448977379588
GTEX-1IDJH-2026-SM-CNNQX	0.609939945412958
GTEX-1IKK5-1326-SM-AHZ2X	0.694744969932549
GTEX-1IKOE-1526-SM-C1YSD	0.663788902269785
GTEX-1IY9M-1626-SM-AHZ39	0.699870482410581
GTEX-1J1OQ-2526-SM-AHZ3Q	0.699571498774159
GTEX-1J1R8-0326-SM-AHZ3D	0.627416680070103
GTEX-1J8EW-1326-SM-AHZ3S	0.673654933570081
GTEX-1J8QM-1926-SM-AHZ3Z	0.664083381547595
GTEX-1JK1U-1726-SM-CNNPM	0.663631904820533
GTEX-1JKYN-1526-SM-CGQGA	0.662311337559531
GTEX-1JKYR-2126-SM-CNNPC	0.655842447118422
GTEX-1JMLX-2326-SM-CXZJP	0.712555784603678
GTEX-1JMPY-0826-SM-AHZ4A	0.66257373020104
GTEX-1JMPZ-2026-SM-C1YR8	0.696874884687155
GTEX-1JMQJ-1226-SM-D3L97	0.67144756419366
GTEX-1JMQK-2026-SM-C1YQN	0.72942083868474
GTEX-1K2DA-0626-SM-CGQGO	0.628057133495398
GTEX-1K2DU-1726-SM-EV79S	0.665054969781097
GTEX-1K9T9-2026-SM-CXZK3	0.727431663525428
GTEX-1KAFJ-0626-SM-D3L8X	0.685804091961644
GTEX-1KANA-0626-SM-D4P3I	0.622313501271052
GTEX-1KANB-1826-SM-DHXJU	0.668565612142304
GTEX-1KD4Q-1126-SM-CXZKK	0.614545484787891
GTEX-1KXAM-0826-SM-CXZK9	0.644368129853245
GTEX-1L5NE-1426-SM-DHXKV	0.640390468949888
GTEX-1LB8K-1326-SM-CXZKB	0.614225278220024
GTEX-1LBAC-1226-SM-DHXK1	0.645740245758948
GTEX-1LG7Y-1726-SM-EV7AR	0.664219610030688
GTEX-1LG7Z-0926-SM-CXKYK	0.633359764284124
GTEX-1LGOU-0526-SM-D3LAO	0.659927269029355
GTEX-1LGRB-1626-SM-CNNR7	0.649854508525199
GTEX-1LNCM-0626-SM-EV7AI	0.680683540254188
GTEX-1LSNL-2226-SM-DHXKM	0.630921614516429
GTEX-1LSVX-1226-SM-DHXJN	0.672067079575972
GTEX-1LVA9-2126-SM-DLHBY	0.477819437011371
GTEX-1LVAM-1126-SM-DHXKP	0.658036081779769
GTEX-1LVAN-2326-SM-CNNPY	0.645320825030753
GTEX-1M5QR-0726-SM-DHXK7	0.723263473819089
GTEX-1MA7W-0426-SM-E9TJ5	0.689888819950202
GTEX-1MA7X-0726-SM-EV7AB	0.629906588819558
GTEX-1MCC2-1926-SM-DHXJR	0.625834140676233
GTEX-1MCQQ-1026-SM-EV7AX	0.515873499627207
GTEX-1MCYP-1026-SM-DPRYB	0.65138667611952
GTEX-1MGNQ-1626-SM-EAZ4Z	0.639704829742741
GTEX-1MJIX-0826-SM-DTXEO	0.682967970666714
GTEX-1N2DV-2026-SM-EV7BL	0.650134371951611
GTEX-1N2DW-1426-SM-EV7AZ	0.708514997569855
GTEX-1N2EE-2426-SM-EXOIO	0.684527860460169
GTEX-1NSGN-2026-SM-DPRYM	0.601025297819386
GTEX-1NUQO-1126-SM-DTX98	0.669292008031495
GTEX-1OJC3-0826-SM-DPRYU	0.646972665864562
GTEX-1OKEX-1326-SM-E9J2U	0.67037231338648
GTEX-1PFEY-0826-SM-E9U6A	0.71086142729894
GTEX-1PIGE-0926-SM-E9U5Z	0.657807791775548
GTEX-1PPGY-1726-SM-EVR3S	0.662369982419059
GTEX-1PPH8-1626-SM-E6CQP	0.650092008663848
GTEX-1QCLY-1526-SM-DPRXX	0.672278359150953
GTEX-1QCLZ-1626-SM-E9U5R	0.675504860535285
GTEX-1QEPI-1826-SM-EAZ3J	0.641616545433727
GTEX-1QP28-1826-SM-EAZ4L	0.683241089417368
GTEX-1QP29-2126-SM-E6CPZ	0.704391103818006
GTEX-1QP2A-1926-SM-EXOJ9	0.679508134870417
GTEX-1QP67-0726-SM-DPRY1	0.682143309215283
GTEX-1QP9N-0926-SM-E9U5S	0.666152561520503
GTEX-1QPFJ-1226-SM-EAZ3M	0.695161561160875
GTEX-1QW4Y-0526-SM-EAZ3V	0.67121408183615
GTEX-1R7EU-0826-SM-DPRZL	0.671033390390977
GTEX-1R9JW-1526-SM-DPRZK	0.662791031915206
GTEX-1R9K4-1926-SM-DPRZW	0.71279888705042
GTEX-1R9K5-1526-SM-DPRZA	0.679957992343702
GTEX-1R9PM-0926-SM-DPRYA	0.650193500590691
GTEX-1RAZA-1326-SM-DPS12	0.649458155858926
GTEX-1RAZQ-1726-SM-EAZ4T	0.723332869424945
GTEX-1RAZR-1226-SM-E6CRD	0.711982073554553
GTEX-1RAZS-2626-SM-EV79C	0.61443692981102
GTEX-1RDX4-2126-SM-EV7B3	0.611291832634403
GTEX-1RLM8-0726-SM-E6CRH	0.643366130398378
GTEX-1S82Y-1226-SM-EV7BD	0.647278285197079
GTEX-1S83E-0826-SM-EV7B7	0.634675976732372
GTEX-N7MS-1225-SM-3LK5G	0.536439124600153
GTEX-N7MT-0326-SM-48TDP	0.710158297459698
GTEX-NFK9-1126-SM-3LK78	0.685139113161533
GTEX-NPJ8-1926-SM-3MJGB	0.717407662944604
GTEX-O5YV-1026-SM-3LK72	0.700672493743421
GTEX-OHPN-1026-SM-E9TI8	0.679519257736108
GTEX-OIZF-0626-SM-7MKHG	0.648458501791982
GTEX-OIZG-1026-SM-3LK5X	0.665439255120353
GTEX-OIZH-0626-SM-3NB1L	0.667947816537045
GTEX-OIZI-1426-SM-3NB1T	0.677801559955776
GTEX-OOBK-0625-SM-3LK5P	0.676267694196968
GTEX-OXRK-1326-SM-3NB1A	0.671628607224354
GTEX-OXRL-0626-SM-3NM9C	0.693362725370085
GTEX-OXRN-1726-SM-3NM9B	0.626415840584461
GTEX-OXRP-0926-SM-48TC1	0.669044249618698
GTEX-P4PP-0626-SM-3NM9X	0.691791924232009
GTEX-P4PQ-0626-SM-3NMCU	0.681301299601085
GTEX-P4QS-0626-SM-3NMD1	0.694423255688551
GTEX-P4QT-0626-SM-3NMCP	0.663611990892061
GTEX-P78B-1026-SM-3NMC4	0.672427376951457
GTEX-PLZ4-1626-SM-3P618	0.69886178847513
GTEX-PLZ5-0926-SM-3TW8L	0.660963490516448
GTEX-PLZ6-0526-SM-3P61C	0.638749214930617
GTEX-POYW-1326-SM-48TCG	0.625908709565917
GTEX-PSDG-1326-SM-48TD2	0.727212329063185
GTEX-PVOW-1626-SM-48TC9	0.703648096747565
GTEX-PWCY-0726-SM-48TCS	0.662773332096328
GTEX-PWN1-0626-SM-48TDT	0.668888317203645
GTEX-Q2AG-1326-SM-43V8K	0.689646127266502
GTEX-Q2AH-0826-SM-48TZN	0.679220823802926
GTEX-Q2AI-0626-SM-48TZU	0.645158664946237
GTEX-QCQG-0626-SM-48U21	0.662318972184172
GTEX-QDVJ-0726-SM-48U1W	0.660044451383695
GTEX-QDVN-1026-SM-48TZA	0.682697626468376
GTEX-QEG4-0726-SM-CNNRF	0.669397049738822
GTEX-QEG5-1426-SM-447AS	0.712523899428484
GTEX-QEL4-1426-SM-447AC	0.708091521104961
GTEX-QESD-0826-SM-47J4G	0.66456306034544
GTEX-QLQ7-0926-SM-447BC	0.681046667368669
GTEX-QLQW-0526-SM-4R1KS	0.66740096238627
GTEX-QV44-1126-SM-CL55C	0.654772431568012
GTEX-QVUS-0626-SM-447CC	0.69940219316841
GTEX-R3RS-1326-SM-48FE7	0.719519611352969
GTEX-R45C-1226-SM-48FEE	0.6943566002728
GTEX-R53T-1126-SM-48FD4	0.686845501912485
GTEX-R55C-0826-SM-48FCL	0.646145260611108
GTEX-R55D-1126-SM-48FEB	0.689986455282347
GTEX-R55E-1326-SM-48FCR	0.689116362440978
GTEX-R55G-1026-SM-48FDI	0.671244065463791
GTEX-REY6-1326-SM-48FDO	0.697918221469696
GTEX-RM2N-0726-SM-48FD5	0.684141234415809
GTEX-RN64-1026-SM-48FDX	0.65167595099535
GTEX-RNOR-1226-SM-48FDQ	0.724724574190163
GTEX-RTLS-1126-SM-46MUQ	0.68061719572875
GTEX-RU1J-0326-SM-46MUM	0.682797866396412
GTEX-RU72-0726-SM-46MUW	0.752659813665689
GTEX-RUSQ-0826-SM-47JWW	0.717432374621616
GTEX-RVPV-0526-SM-47JYL	0.6123150708996
GTEX-RWS6-0826-SM-47JXF	0.659974696411559
GTEX-S32W-0926-SM-4AD5X	0.656905569851603
GTEX-S33H-0826-SM-4AD5Y	0.674514826571717
GTEX-S341-0526-SM-4AD5U	0.663163162582236
GTEX-S3XE-0926-SM-4AD4S	0.662463918646973
GTEX-S4P3-0426-SM-4AD56	0.664271507347502
GTEX-S4Q7-0626-SM-4AD5M	0.661543308520364
GTEX-S7SF-0926-SM-4AD4M	0.659654098129419
GTEX-S95S-0426-SM-4B64I	0.655552750552542
GTEX-SE5C-1226-SM-4BRWV	0.655141804235214
GTEX-SJXC-1426-SM-EYYVB	0.665758044545904
GTEX-SNMC-0526-SM-4DM69	0.66247525610119
GTEX-SNOS-0626-SM-4DM5F	0.688670417134537
GTEX-SUCS-0726-SM-4DM7J	0.660636612706405
GTEX-T2IS-0826-SM-4DM6L	0.704829698101262
GTEX-T2YK-1326-SM-4DM6S	0.641352618703781
GTEX-T5JC-1726-SM-4DM6U	0.710650313649434
GTEX-T5JW-1326-SM-4DM5G	0.69123491033671
GTEX-T6MO-0526-SM-4DM6R	0.670135244337354
GTEX-T8EM-0526-SM-4DM64	0.663041922960348
GTEX-TKQ1-0326-SM-4DXSM	0.664406005440622
GTEX-TML8-1526-SM-4DXUX	0.660887896900682
GTEX-TMMY-1126-SM-4DXSX	0.702964780415986
GTEX-TSE9-1226-SM-4DXTM	0.741530693347781
GTEX-U3ZH-1026-SM-4DXUZ	0.675834256360421
GTEX-U3ZM-0526-SM-4DXTB	0.673271373635596
GTEX-U3ZN-1726-SM-4DXUQ	0.674481789721894
GTEX-U4B1-0826-SM-4DXTW	0.685281406641354
GTEX-U8XE-1726-SM-4E3IF	0.708674392486282
GTEX-UJHI-0826-SM-4IHLM	0.67136386968484
GTEX-UJMC-0926-SM-4IHLK	0.665869036768141
GTEX-UPJH-1026-SM-EAZB2	0.710761688528452
GTEX-UPK5-1226-SM-4IHL8	0.725822642252446
GTEX-V1D1-1026-SM-4JBHE	0.656393643859136
GTEX-V955-1126-SM-4JBH3	0.68457784629634
GTEX-VJYA-0726-SM-4KL1T	0.674249528323739
GTEX-VUSG-1226-SM-4KKZF	0.675856470357253
GTEX-W5WG-1626-SM-4LMKG	0.657578640137179
GTEX-WEY5-0926-SM-4LMI4	0.690258534107437
GTEX-WFG7-1126-SM-4LMK3	0.694180043444294
GTEX-WFG8-1226-SM-4V6EI	0.666786784825137
GTEX-WFJO-0826-SM-4LVM5	0.676695082847619
GTEX-WFON-0826-SM-4LVMI	0.652141414723684
GTEX-WH7G-0926-SM-4LVMJ	0.65754735717815
GTEX-WHPG-1126-SM-4M1XT	0.654043387805157
GTEX-WHSB-0426-SM-4M1XI	0.679672492179478
GTEX-WHSE-1526-SM-4M1XH	0.708494080152924
GTEX-WHWD-0926-SM-4OORY	0.707337912305546
GTEX-WK11-1026-SM-4OOS8	0.621345472034214
GTEX-WOFM-0626-SM-4OOS3	0.673000138526905
GTEX-WQUQ-1626-SM-4OOSH	0.694052869638327
GTEX-WRHK-0526-SM-4MVOF	0.667852620221153
GTEX-WVLH-1426-SM-4MVNX	0.6673013839471
GTEX-WXYG-1226-SM-4ONCJ	0.655816416639036
GTEX-WYJK-1926-SM-4ONDP	0.724591561827057
GTEX-WYVS-0726-SM-4ONDO	0.657266249153627
GTEX-X15G-0826-SM-4PQZD	0.671308190892715
GTEX-X3Y1-1326-SM-4PQZB	0.645803862628168
GTEX-X4EO-1226-SM-4QARR	0.708838195396693
GTEX-X4EP-1626-SM-4QAS6	0.678874980036974
GTEX-X4LF-0626-SM-4QASB	0.666503272066037
GTEX-X4XY-1726-SM-46MVO	0.63159719607231
GTEX-X585-1226-SM-46MW7	0.747829828487198
GTEX-X62O-2226-SM-46MW3	0.633881126566827
GTEX-XBED-1026-SM-48TCB	0.680964266005499
GTEX-XBEW-1326-SM-4AT63	0.653611067362227
GTEX-XGQ4-1526-SM-4AT6H	0.670847537580717
GTEX-XK95-1026-SM-4GIDV	0.687832509444644
GTEX-XLM4-2326-SM-4AT5E	0.726706168456881
GTEX-XMD2-1326-SM-4YCET	0.64534967915445
GTEX-XMK1-1326-SM-4B65Q	0.668983505648544
GTEX-XQ3S-1126-SM-4BOPK	0.665433422722713
GTEX-XQ8I-1526-SM-4BOOH	0.697589238010127
GTEX-XUZC-0426-SM-4BOPE	0.637677680926221
GTEX-XV7Q-1126-SM-4BRVS	0.696101737683053
GTEX-XXEK-0326-SM-4BRVV	0.660763346160863
GTEX-XYKS-1526-SM-4BRUP	0.669625475084271
GTEX-Y111-1626-SM-57WCY	0.692063881231059
GTEX-Y114-0926-SM-4TT7J	0.663335447132522
GTEX-Y3I4-1226-SM-4TT8N	0.655729610517719
GTEX-Y3IK-1126-SM-51MSV	0.634256747936991
GTEX-Y5LM-1026-SM-4VDSQ	0.659042135825099
GTEX-Y5V5-1626-SM-4VDSG	0.67745203577829
GTEX-Y5V6-1026-SM-4VBS2	0.679073580508932
GTEX-Y8E4-1726-SM-5LU9G	0.665830168315788
GTEX-Y8LW-0726-SM-5IFI1	0.660165602240809
GTEX-Y9LG-0626-SM-4WWDH	0.644134885231328
GTEX-YB5E-0926-SM-4WWDQ	0.629085351912766
GTEX-YB5K-0826-SM-5YYB7	0.655361164117348
GTEX-YEC3-2526-SM-CXZIH	0.644574580435054
GTEX-YEC4-1026-SM-9WG7N	0.608755152978962
GTEX-YECK-1626-SM-5IFHQ	0.640722194192273
GTEX-YF7O-0926-SM-5IFIF	0.67324267790083
GTEX-YFC4-1226-SM-5LU9R	0.711379123938614
GTEX-YJ89-1526-SM-5P9IR	0.592362604114846
GTEX-Z9EW-0526-SM-5HL8S	0.649080116326319
GTEX-ZA64-0626-SM-5HL9O	0.65060006701718
GTEX-ZAB4-1126-SM-5HL86	0.721060181091604
GTEX-ZAB5-0926-SM-5CVMV	0.66098660151415
GTEX-ZAJG-1326-SM-5S2NV	0.753487905152394
GTEX-ZAK1-1526-SM-5S2OV	0.645976052859399
GTEX-ZC5H-1326-SM-5HL7E	0.660693883847867
GTEX-ZDTT-1326-SM-4WKFH	0.629989984991227
GTEX-ZDYS-0826-SM-4WWCR	0.675538537966655
GTEX-ZE9C-1126-SM-4WWBD	0.659645047017047
GTEX-ZEX8-1426-SM-4WKHQ	0.670448210731722
GTEX-ZF29-1326-SM-DNZYV	0.652055466544134
GTEX-ZF2S-1226-SM-4WWAX	0.660663157731575
GTEX-ZF3C-1626-SM-4WWB4	0.73941836373255
GTEX-ZG7Y-1126-SM-4WWEZ	0.63863407890376
GTEX-ZGAY-1126-SM-4WWBS	0.646105929265312
GTEX-ZLFU-1126-SM-DO11K	0.652051578833098
GTEX-ZLV1-0526-SM-4WWD4	0.646845373991941
GTEX-ZLWG-1326-SM-DNZYZ	0.627363677136549
GTEX-ZPCL-1426-SM-57WEC	0.664373587755587
GTEX-ZPU1-1426-SM-4WWFU	0.680103017609991
GTEX-ZQUD-0426-SM-57WFR	0.652816705581816
GTEX-ZT9W-1326-SM-51MTB	0.624276717361464
GTEX-ZT9X-0526-SM-5GCOP	0.701968462361504
GTEX-ZTPG-1626-SM-5DUX2	0.675435564947426
GTEX-ZTSS-0626-SM-59867	0.635618554905847
GTEX-ZTX8-0226-SM-5E44D	0.670036749257663
GTEX-ZUA1-1226-SM-5NQ6O	0.663283764287742
GTEX-ZV68-0926-SM-59HK7	0.513023144097645
GTEX-ZVE2-1326-SM-5NQ94	0.703272033870774
GTEX-ZVP2-1326-SM-57WCE	0.634008713653418
GTEX-ZVT2-1326-SM-5E45H	0.631750660249921
GTEX-ZXES-1126-SM-5GZXN	0.660419467959448
GTEX-ZY6K-0626-SM-59HJL	0.672297878836133
GTEX-ZYFC-1626-SM-5N9EU	0.690901598983182
GTEX-ZYFG-1126-SM-5GICY	0.638133454399447
GTEX-ZYT6-1126-SM-5GZYR	0.726617038072788
GTEX-ZYVF-2226-SM-5GIDD	0.661038572819473
GTEX-ZYW4-1326-SM-5E45N	0.701820181819653
GTEX-ZYY3-1526-SM-5SIA9	0.690576927664034
GTEX-ZZ64-0226-SM-5E44X	0.675052916115514
GTEX-ZZPT-1426-SM-5N9C5	0.718241214406185
