## Additional file 6 for "Transcriptome diversity is a systematic source of bias in RNA-sequencing data": gtex_Esophagus_Muscularis.txt

sample_id	transcriptome_diversity
GTEX-111CU-0626-SM-5EGHL	0.651481134158766
GTEX-111YS-1026-SM-5GZYE	0.65054125494156
GTEX-1122O-1626-SM-5N9CX	0.676787999490174
GTEX-113JC-0926-SM-5H114	0.631487864066444
GTEX-117YW-2026-SM-5N9BH	0.525035419851239
GTEX-117YX-1826-SM-5H12K	0.676055492548186
GTEX-11DXX-1026-SM-5H11E	0.659022225111639
GTEX-11DXY-1526-SM-5H129	0.708778980986257
GTEX-11DYG-1426-SM-5A5JR	0.708648616834948
GTEX-11EM3-0726-SM-5GZZM	0.619149009837553
GTEX-11EQ9-0826-SM-5986Y	0.642294133540793
GTEX-11GS4-1426-SM-5N9D2	0.493844002469856
GTEX-11GSP-1726-SM-5A5LI	0.635934373244725
GTEX-11I78-1426-SM-5PNVY	0.710057303578257
GTEX-11LCK-1626-SM-5PNYB	0.650466586452801
GTEX-11NSD-1226-SM-5986Q	0.653360212082178
GTEX-11NUK-1426-SM-5HL68	0.516459541706111
GTEX-11O72-1926-SM-5PNW1	0.648211206057278
GTEX-11OF3-2226-SM-5986F	0.500839168407458
GTEX-11ONC-1426-SM-5N9F4	0.560846823568121
GTEX-11P7K-1226-SM-5HL4X	0.655341273020539
GTEX-11P81-0926-SM-59874	0.618954797373615
GTEX-11P82-0626-SM-5PNYK	0.626821857745091
GTEX-11TT1-0426-SM-5EGI9	0.634029152790615
GTEX-11TUW-1226-SM-5GU7C	0.571384709852101
GTEX-11UD2-1226-SM-5EQMI	0.628450844487682
GTEX-11VI4-0626-SM-5EQLO	0.61634042173779
GTEX-11WQK-1826-SM-5EQM2	0.61100512594232
GTEX-11XUK-0726-SM-5EQMX	0.638402785075038
GTEX-11ZTT-0926-SM-5EQMS	0.641146809620501
GTEX-11ZUS-0926-SM-5FQSY	0.582944249546503
GTEX-1211K-1026-SM-5EQ4B	0.623008872437755
GTEX-1212Z-2026-SM-5N9EA	0.618030782018
GTEX-12696-1426-SM-5EGJ6	0.678378499586456
GTEX-12BJ1-1426-SM-5BC5Q	0.661932681682634
GTEX-12C56-1126-SM-5FQTO	0.64171176013109
GTEX-12KS4-1026-SM-5FQTD	0.704093157613884
GTEX-12WSD-1926-SM-5GCOV	0.719521341114459
GTEX-12WSJ-0726-SM-5GCN6	0.661648434111428
GTEX-12WSL-1326-SM-5LZVW	0.698464279896458
GTEX-12WSN-5016-SM-7DUGY	0.694976671327593
GTEX-12ZZY-1526-SM-5LZWF	0.567086798381502
GTEX-13111-0926-SM-5DUVQ	0.601439729968247
GTEX-13113-5010-SM-7RHFP	0.707136652335572
GTEX-131XE-1226-SM-5EGKF	0.672872810003537
GTEX-131XF-5007-SM-7PC34	0.649653130886791
GTEX-131XG-0926-SM-5LZW5	0.702833278217893
GTEX-132AR-2326-SM-5IJDY	0.654054389363791
GTEX-132QS-1526-SM-5J2MV	0.66498447600534
GTEX-133LE-0726-SM-5P9IZ	0.666995730661408
GTEX-1399R-0726-SM-5KM2A	0.640401982206518
GTEX-1399T-1426-SM-664M8	0.578188583096915
GTEX-1399U-1226-SM-5K7XT	0.641837610375918
GTEX-139D8-1426-SM-5IJEX	0.687658214016052
GTEX-139T6-0726-SM-5PNVK	0.637126270614743
GTEX-139TU-1326-SM-5LZXW	0.5974543629654
GTEX-139YR-1626-SM-5IJGK	0.695554185761483
GTEX-13CF3-1526-SM-5J2NB	0.658645031697082
GTEX-13D11-1826-SM-5J2NM	0.67478966595067
GTEX-13FH7-0726-SM-5J2NK	0.681717936041245
GTEX-13FHO-1826-SM-5K7Y6	0.673074753356591
GTEX-13FHP-1626-SM-5N9FK	0.510501781124554
GTEX-13FLV-1226-SM-5IJBZ	0.632894967076302
GTEX-13FTW-1526-SM-5LZXC	0.641441895408446
GTEX-13G51-1026-SM-5K7YQ	0.581684690336318
GTEX-13NYB-0826-SM-5MR4V	0.657054576820789
GTEX-13O1R-1526-SM-5J1O7	0.676840821009871
GTEX-13O21-0826-SM-5J2NU	0.648689717030341
GTEX-13O3P-1326-SM-5K7Y8	0.699551418799137
GTEX-13O61-1026-SM-5L3F6	0.702075455694358
GTEX-13OVG-0926-SM-5J2OJ	0.644370976361187
GTEX-13OVI-2526-SM-5KM4V	0.607571812237315
GTEX-13OVJ-1326-SM-5K7Z9	0.702286646523546
GTEX-13OVK-1226-SM-6M473	0.6808968892501
GTEX-13OVL-1926-SM-5KM14	0.543939235595459
GTEX-13OW6-1426-SM-5L3EU	0.713240380636586
GTEX-13OW8-2226-SM-5K7Z4	0.658682285707924
GTEX-13PL7-0326-SM-5IJEK	0.656504309774567
GTEX-13PVQ-1826-SM-5L3GU	0.621011138431207
GTEX-13QBU-0926-SM-5K7WQ	0.640503887933445
GTEX-13QJ3-1826-SM-5S2PT	0.608769842145162
GTEX-13RTJ-1426-SM-793B3	0.588069005740895
GTEX-13RTK-0626-SM-5Q5EK	0.640932244640054
GTEX-13S86-0726-SM-5Q5DH	0.711083468578678
GTEX-13SLX-1926-SM-5ZZUR	0.704163286765719
GTEX-13U4I-1226-SM-5LU5M	0.67149564358901
GTEX-13W3W-1726-SM-5LU4A	0.6374228125557
GTEX-13X6H-1426-SM-5SI91	0.647543631320821
GTEX-13X6J-1626-SM-5Q5CV	0.436108766986867
GTEX-13X6K-2226-SM-79OMI	0.692331262873771
GTEX-13YAN-2026-SM-5Q5EY	0.668058329808728
GTEX-144GL-2226-SM-79OMD	0.575162492314865
GTEX-144GM-1526-SM-79OJM	0.604216711720153
GTEX-145LT-1226-SM-5Q5BZ	0.635944642126444
GTEX-145LV-1426-SM-5Q5BV	0.648861663116117
GTEX-145ME-5007-SM-7DHN8	0.706771063387272
GTEX-145MH-1226-SM-5RQJT	0.625312835523734
GTEX-145MN-1126-SM-5RQJB	0.650787001797965
GTEX-145MO-1526-SM-5QGQC	0.653577519300661
GTEX-146FH-1626-SM-5NQ9H	0.695967948863286
GTEX-146FQ-1126-SM-5NQBM	0.645964055534488
GTEX-146FR-0526-SM-5Q5EX	0.632407001358466
GTEX-14753-1926-SM-5NQAA	0.542060393593398
GTEX-147JS-1826-SM-5ZZWG	0.527684021182229
GTEX-148VI-1126-SM-5S2QW	0.667200342238731
GTEX-148VJ-1126-SM-5NQBZ	0.624841794194296
GTEX-1497J-2526-SM-5TDCE	0.660482852992565
GTEX-14AS3-0726-SM-5S2NY	0.733310086784792
GTEX-14B4R-0426-SM-5Q5EI	0.628325575251711
GTEX-14BIM-1226-SM-5SIBC	0.685148634324054
GTEX-14BIN-2626-SM-5YY8U	0.56958424568634
GTEX-14BMU-0826-SM-73KZ8	0.688830016205186
GTEX-14BMV-1426-SM-5S2WA	0.635371407360795
GTEX-14C38-2226-SM-793AW	0.566352824188337
GTEX-14C5O-1726-SM-5RQI9	0.679592505637506
GTEX-14DAQ-1526-SM-5ZZW8	0.687290008648664
GTEX-14DAR-0626-SM-664MY	0.681714564517139
GTEX-14E1K-1126-SM-73KV4	0.702556936552545
GTEX-14E6C-0926-SM-5S2V9	0.658510449184592
GTEX-14E6E-0626-SM-73KX6	0.667474865148771
GTEX-14E7W-1826-SM-69LQ1	0.637744245641343
GTEX-14H4A-1726-SM-5ZZUV	0.622500074257707
GTEX-14ICL-0626-SM-5ZZUO	0.653059244702402
GTEX-14PHX-0826-SM-69LPO	0.649744067805345
GTEX-14PHY-0726-SM-5YY8X	0.728926134053877
GTEX-14PJ2-2726-SM-5ZZVZ	0.669222847062781
GTEX-14PJ3-0826-SM-6AJBR	0.650486744018758
GTEX-14PJ4-1426-SM-69LO6	0.651047668751323
GTEX-14PJ5-0626-SM-6LLIJ	0.627543711549206
GTEX-14PJ6-1126-SM-6AJ9R	0.64325922785244
GTEX-14PJM-1626-SM-6LLHL	0.676488383901266
GTEX-14PK6-1126-SM-5YY93	0.655568187055255
GTEX-14PKU-0926-SM-69LPS	0.649015817725718
GTEX-14PKV-1526-SM-664O2	0.628556175193034
GTEX-14PN3-1126-SM-69LOR	0.64810232085668
GTEX-14XAO-1426-SM-6EU2C	0.660519693428929
GTEX-15CHC-1426-SM-5ZZVQ	0.665557279767136
GTEX-15CHQ-2026-SM-6AJAX	0.697049453767387
GTEX-15CHR-0926-SM-7DUFW	0.675393067870991
GTEX-15DCD-1726-SM-7KUN1	0.687597178604593
GTEX-15DYW-1926-SM-6EU2K	0.651814156691846
GTEX-15DZA-0526-SM-6LPKE	0.599838345479806
GTEX-15EOM-5016-SM-7P8SR	0.659558064176618
GTEX-15ER7-2226-SM-7KFRN	0.7180732497034
GTEX-15ETS-2026-SM-6AJBC	0.661084701225989
GTEX-15EU6-1526-SM-7KUGA	0.686481983626544
GTEX-15FZZ-1126-SM-6AJBG	0.611318993621337
GTEX-15G1A-0526-SM-7KUKM	0.698038192045666
GTEX-15RIE-0726-SM-7KUMI	0.728413725797254
GTEX-15RIF-0926-SM-7KUKP	0.621452600173791
GTEX-15SB6-0826-SM-7KUMK	0.661468046933006
GTEX-15SDE-0726-SM-6M48Q	0.719387006086973
GTEX-15SHU-1526-SM-7KUF5	0.61538408944644
GTEX-15SHV-1126-SM-6PALO	0.641125926710843
GTEX-15SHW-1926-SM-7KUKU	0.691340379329115
GTEX-15UF6-2426-SM-7KUME	0.678604991557859
GTEX-15UKP-2026-SM-6LPIC	0.664615758454138
GTEX-16AAH-0926-SM-7939B	0.699264795158848
GTEX-16BQI-1626-SM-7KULR	0.661688558045096
GTEX-16NGA-1326-SM-718AH	0.673578035651411
GTEX-16NPV-1526-SM-7KUL6	0.578686006715302
GTEX-16NPX-1726-SM-7KULP	0.552627913093462
GTEX-16Z82-2026-SM-6M48B	0.558267390690841
GTEX-178AV-0926-SM-793BK	0.636004023047186
GTEX-17EUY-1326-SM-7DHKZ	0.696144264373397
GTEX-17F97-1426-SM-7LG5C	0.65077565765695
GTEX-17F98-1926-SM-7DHLW	0.669117815466067
GTEX-17F9E-2126-SM-7DUFG	0.630649149637398
GTEX-17F9Y-1826-SM-7IGMI	0.678408831400469
GTEX-17HGU-1526-SM-7EWE4	0.631314530457064
GTEX-17HHE-0726-SM-7DHL7	0.633796823210398
GTEX-17HHY-1726-SM-7EWD7	0.540401568561932
GTEX-17JCI-1326-SM-7IGLZ	0.554289680687562
GTEX-17KNJ-1226-SM-7LT9M	0.64484278567712
GTEX-17MF6-1526-SM-7MGW8	0.590356378790082
GTEX-17MFQ-0626-SM-793A7	0.702578919301074
GTEX-183FY-1326-SM-7DHLL	0.682829681139256
GTEX-18A66-1526-SM-72D6Y	0.70291251929907
GTEX-18A67-2126-SM-7LT9Y	0.659336004310896
GTEX-18A6Q-1326-SM-7LG62	0.651604538949269
GTEX-18D9A-0326-SM-7LT8L	0.666069353730401
GTEX-18D9B-2126-SM-7LTAQ	0.682046073627751
GTEX-18D9U-1726-SM-7LTA5	0.61845759392255
GTEX-18QFQ-1126-SM-72D6R	0.68801405188649
GTEX-1A3MV-1526-SM-731BO	0.639522827861733
GTEX-1A8FM-1426-SM-7IGPD	0.677932595120665
GTEX-1A8G6-1226-SM-73KVH	0.643240539306077
GTEX-1AMEY-0326-SM-72D5T	0.632364791093446
GTEX-1AMFI-0326-SM-731CU	0.677792677704746
GTEX-1AX8Z-1926-SM-72D7B	0.704117949658784
GTEX-1AX9I-1526-SM-72D53	0.702056830547489
GTEX-1AX9J-1926-SM-73KUM	0.704009159656937
GTEX-1AX9K-1226-SM-793CN	0.698858551100036
GTEX-1AYCT-1526-SM-73KWC	0.640871692819943
GTEX-1B8KE-1626-SM-793CK	0.684933001418487
GTEX-1B8KZ-0826-SM-73KYB	0.635805030914359
GTEX-1B8L1-1126-SM-7RHIC	0.66770993523718
GTEX-1B932-2626-SM-73KWR	0.699468617468192
GTEX-1B933-1926-SM-73KUN	0.571436720893618
GTEX-1B97I-1026-SM-73KVC	0.701807000940542
GTEX-1B97J-0926-SM-79ONU	0.661590287994236
GTEX-1B996-1626-SM-7DHLZ	0.688637412090941
GTEX-1BAJH-1926-SM-7MGWM	0.601740012257488
GTEX-1C2JI-1226-SM-7DHM2	0.675750004189303
GTEX-1C475-0726-SM-73KVL	0.697000988993397
GTEX-1C4CL-1526-SM-7MGX4	0.581731484639906
GTEX-1C64O-1926-SM-79ONP	0.683658212945697
GTEX-1C6VQ-1926-SM-7MGVR	0.681570203037527
GTEX-1C6WA-2126-SM-7P8RR	0.577282002208563
GTEX-1CAMQ-2526-SM-7MGWT	0.559335945576278
GTEX-1CAMR-0526-SM-7P8RS	0.616759980052089
GTEX-1CB4E-1126-SM-79OOM	0.62574584501961
GTEX-1CB4F-1426-SM-793DA	0.708369439239069
GTEX-1CB4G-1426-SM-7RHH1	0.574929506501355
GTEX-1CB4J-2226-SM-7EWF5	0.647695769329538
GTEX-1E1VI-1626-SM-7EPIL	0.634384178623628
GTEX-1EH9U-2526-SM-79OO5	0.626572606828804
GTEX-1EMGI-2126-SM-7P8S3	0.672106586701652
GTEX-1EX96-2126-SM-9KNU8	0.609421502476964
GTEX-1F48J-1626-SM-9WPOE	0.672897477445966
GTEX-1F5PK-1626-SM-7PBZU	0.739471638710164
GTEX-1F5PL-1126-SM-7P8SH	0.653572182065187
GTEX-1F75I-1626-SM-7RHI2	0.624911140331044
GTEX-1GF9U-0926-SM-7PC14	0.662641947823795
GTEX-1GF9X-0726-SM-7SB7V	0.744212963438041
GTEX-1GL5R-1426-SM-7MXUZ	0.667000808651841
GTEX-1GMR2-1626-SM-9JGHL	0.663329253027051
GTEX-1GMR3-1426-SM-7PC16	0.689767206178421
GTEX-1GMR8-2026-SM-7RHI8	0.651090124823399
GTEX-1GN1U-1926-SM-9KNUW	0.707526984735934
GTEX-1GN1W-2326-SM-9KNUI	0.669617156441641
GTEX-1GN73-2026-SM-9WYTT	0.689389599364545
GTEX-1GZ2Q-2126-SM-9KNTZ	0.629824100857523
GTEX-1H11D-1926-SM-9QEHN	0.688854335644161
GTEX-1H1DE-0926-SM-ARZN9	0.679733671132759
GTEX-1H1E6-1326-SM-9WPQ5	0.656010606262702
GTEX-1H1ZS-1626-SM-9KNU7	0.647351391486315
GTEX-1H23P-1526-SM-9WG7I	0.643046750653716
GTEX-1H2FU-1626-SM-9KNVZ	0.647696866268751
GTEX-1H3NZ-1426-SM-9WYTA	0.679614448008188
GTEX-1HB9E-1626-SM-ARL9J	0.632166228434138
GTEX-1HBPH-1226-SM-9WPNW	0.658612229294997
GTEX-1HBPM-1526-SM-A9G3H	0.587907889860071
GTEX-1HBPN-1426-SM-9WPNO	0.657522466828857
GTEX-1HC8U-1626-SM-CNPPG	0.646370245998652
GTEX-1HCU7-2226-SM-B2LXA	0.686475343990793
GTEX-1HCU8-2326-SM-ACKVL	0.515270606027222
GTEX-1HCU9-0926-SM-B2LXS	0.596405148032738
GTEX-1HCUA-1526-SM-A9G3M	0.645714048234684
GTEX-1HCVE-1326-SM-A9G3Q	0.631334198345298
GTEX-1HFI6-1126-SM-9WYUM	0.610977241683153
GTEX-1HFI7-1326-SM-9WPOW	0.654559754678033
GTEX-1HKZK-1326-SM-A9G2D	0.659522805688732
GTEX-1HSGN-1726-SM-B2LXX	0.661710284372722
GTEX-1HSKV-2626-SM-CNPPO	0.59147283958566
GTEX-1HSMQ-2126-SM-CJI3E	0.720816214276744
GTEX-1HT8W-2026-SM-CNNQC	0.598970774051817
GTEX-1I1GP-1126-SM-ARL7I	0.681044183581255
GTEX-1I1GR-1426-SM-CY8H8	0.636374534607568
GTEX-1I1GT-1526-SM-ARL7K	0.67696029915643
GTEX-1I1GU-1326-SM-ARZM6	0.679039297069608
GTEX-1I1GV-2026-SM-CNPQI	0.489413103742687
GTEX-1I4MK-0526-SM-ARL7N	0.652912782111677
GTEX-1I6K6-1326-SM-ARZM7	0.692105522041756
GTEX-1I6K7-1526-SM-A96SX	0.642890310577077
GTEX-1ICG6-2026-SM-CE6SX	0.66720169546296
GTEX-1ICLY-2226-SM-ARZM3	0.678677640632204
GTEX-1ICLZ-1426-SM-CKZPR	0.750925590308018
GTEX-1IDJC-0726-SM-CL53G	0.696711326093653
GTEX-1IDJF-1326-SM-A9G2R	0.682794486943856
GTEX-1IDJH-1926-SM-ARU7T	0.643954028147342
GTEX-1IDJU-1226-SM-A9G2T	0.660280997852669
GTEX-1IKOE-1626-SM-C1YSE	0.686311476077784
GTEX-1J1OQ-2426-SM-CY8HG	0.706607329724003
GTEX-1J1R8-0426-SM-A96SZ	0.668507081687316
GTEX-1J8EW-1226-SM-A9G34	0.643875982630676
GTEX-1J8Q3-2026-SM-CE6R3	0.673522633238958
GTEX-1J8QM-1726-SM-A9G35	0.6772521655302
GTEX-1JJ6O-1426-SM-CY8HT	0.646827259771429
GTEX-1JK1U-1926-SM-CJI38	0.664900634013298
GTEX-1JMLX-2126-SM-CL54B	0.690576779496556
GTEX-1JMPZ-1926-SM-E9TIT	0.716131068898904
GTEX-1JMQJ-1026-SM-CNPP8	0.658420055088219
GTEX-1JMQK-1826-SM-CY8I1	0.631239420447748
GTEX-1JMQL-1426-SM-CL54J	0.667505443602709
GTEX-1JN1M-2026-SM-D4P2W	0.728966758140392
GTEX-1K2DA-0726-SM-CGQGC	0.694748106870145
GTEX-1K2DU-1626-SM-DHXKD	0.592867477637098
GTEX-1KAFJ-0526-SM-DIPEM	0.687031031357158
GTEX-1KANA-0526-SM-DIPF9	0.653781225694149
GTEX-1KANB-1926-SM-D3L9H	0.66327427557909
GTEX-1KD4Q-1226-SM-DIPFU	0.49480732986646
GTEX-1KXAM-0626-SM-DHXKH	0.66560895833006
GTEX-1L5NE-1326-SM-CY8II	0.624003686870691
GTEX-1LB8K-1426-SM-DHXJK	0.647341582076968
GTEX-1LC47-1926-SM-DHXKJ	0.577555098151333
GTEX-1LG7Z-1026-SM-D3LA3	0.660224815163446
GTEX-1LGOU-0626-SM-D3L8F	0.65831902933027
GTEX-1LNCM-0726-SM-DKPQ5	0.775295675338722
GTEX-1M5QR-0626-SM-EWROA	0.697460051652984
GTEX-1MA7X-0826-SM-DIPGC	0.489757675717611
GTEX-1MCC2-2026-SM-EVR5J	0.671503335301328
GTEX-1MGNQ-1726-SM-DTX8K	0.700214660068137
GTEX-1MJIX-0926-SM-EV7AN	0.663071813741462
GTEX-1MJK3-1326-SM-E6CJD	0.670158532054793
GTEX-1MUQO-1626-SM-DTXED	0.665077608516282
GTEX-1N5O9-2026-SM-DTXA6	0.53616213336431
GTEX-1NSGN-2226-SM-E6CQG	0.706562663483225
GTEX-1NUQO-1226-SM-E76PK	0.662749941327958
GTEX-1NV8Z-1426-SM-DTX91	0.56115260462745
GTEX-1OFPY-1426-SM-DTXEI	0.700404497415908
GTEX-1OJC3-0926-SM-E6CQJ	0.693992874863402
GTEX-1OKEX-1426-SM-E6CP3	0.652660377211103
GTEX-1PDJ9-1726-SM-E8VMG	0.667157600390087
GTEX-1PIEJ-1326-SM-EWRMM	0.67523700796182
GTEX-1PIGE-1026-SM-EWRMU	0.661859008109347
GTEX-1PIIG-0926-SM-E6CQN	0.511449177498718
GTEX-1PPH8-1826-SM-EVR44	0.57769285409358
GTEX-1QCLY-1426-SM-E76P8	0.661386240830272
GTEX-1QCLZ-1726-SM-DTX7Q	0.697805420177384
GTEX-1QMI2-2326-SM-E76PE	0.668009384409525
GTEX-1QP29-2026-SM-DTX9R	0.729713987186351
GTEX-1QP2A-1826-SM-E76QD	0.674511862411712
GTEX-1QP66-0526-SM-E6CR5	0.671333688168649
GTEX-1QP67-0826-SM-EVR46	0.65185555989032
GTEX-1QW4Y-0426-SM-E76P2	0.655513127382574
GTEX-1R46S-2026-SM-DTX9E	0.665506619104802
GTEX-1R7EU-0926-SM-E6CQ5	0.67623603414794
GTEX-1R9JW-1626-SM-E76QK	0.67357251654665
GTEX-1R9K4-1826-SM-EVYBP	0.704740224797867
GTEX-1R9K5-1626-SM-E76QB	0.712677344420035
GTEX-1R9PM-1026-SM-EVR3N	0.620228855140726
GTEX-1R9PN-1026-SM-DTX87	0.683931867750108
GTEX-1R9PO-1226-SM-E6CHR	0.726982606680535
GTEX-1RAZA-1426-SM-EV79H	0.671421782105461
GTEX-1RAZQ-1626-SM-E9U6C	0.674587141602239
GTEX-1RB15-0826-SM-E9U4Z	0.66858457286227
GTEX-1RMOY-0926-SM-E9TIG	0.673682106551157
GTEX-1RNTQ-1126-SM-E9TK9	0.691195396662349
GTEX-1S82Z-0626-SM-E9TIJ	0.652437329533229
GTEX-1S831-0826-SM-E9TIS	0.691218348542378
GTEX-N7MS-1126-SM-3LK5E	0.512281922750668
GTEX-N7MT-0226-SM-48TC3	0.721897769427889
GTEX-NFK9-1226-SM-3LK79	0.662124105464701
GTEX-NPJ8-2026-SM-3TW91	0.638826248928029
GTEX-O5YT-0726-SM-3MJHA	0.709362278873186
GTEX-OHPM-0726-SM-3LK7A	0.674517353863301
GTEX-OIZF-0726-SM-7PC15	0.680281024083826
GTEX-OIZG-0926-SM-3LK5Y	0.667271527968254
GTEX-OIZH-0726-SM-3NB1I	0.683322009890096
GTEX-OIZI-1326-SM-3NB1B	0.654337526695499
GTEX-OOBK-0726-SM-3LK5Q	0.656978682219673
GTEX-OXRK-1426-SM-3NB19	0.678786379655954
GTEX-OXRL-0726-SM-3NM9A	0.665960418475073
GTEX-P44H-1426-SM-E9U4O	0.648377309634033
GTEX-P4PP-0726-SM-3NM9S	0.675032699504323
GTEX-P4PQ-0726-SM-3NMCR	0.675016357469205
GTEX-P4QS-0726-SM-3NMCZ	0.673457632590765
GTEX-P4QT-0726-SM-3NMCM	0.700801116574528
GTEX-P78B-1126-SM-3P615	0.625811559004511
GTEX-PLZ5-0826-SM-3P5ZW	0.667637337604967
GTEX-PLZ6-0626-SM-3P61B	0.623991247347203
GTEX-POMQ-0626-SM-3P61E	0.671861950171033
GTEX-PSDG-1426-SM-48TD1	0.719738519886512
GTEX-PWCY-0826-SM-48TCR	0.669601012807553
GTEX-PWN1-0726-SM-48TDR	0.669141653648833
GTEX-PX3G-0726-SM-48TZT	0.649185653189006
GTEX-Q2AG-1226-SM-4GICA	0.651139997945067
GTEX-Q2AH-1026-SM-48TZI	0.66924795199353
GTEX-Q734-0826-SM-48U1G	0.72277940372409
GTEX-QCQG-0726-SM-48U1Z	0.63365144660558
GTEX-QDT8-1326-SM-48TYY	0.719271934945612
GTEX-QDVJ-0826-SM-48U1S	0.667256408480295
GTEX-QDVN-1126-SM-48TZ7	0.674672922768642
GTEX-QEG4-0826-SM-EAZAY	0.630185305610857
GTEX-QEG5-1326-SM-4R1JS	0.72956681118188
GTEX-QEL4-1526-SM-447AB	0.724422611868363
GTEX-QESD-0726-SM-COH23	0.599936639620281
GTEX-QLQW-0626-SM-447A6	0.688371434775132
GTEX-QMRM-0926-SM-447BR	0.636501610017407
GTEX-QV44-1026-SM-447CG	0.661360303072682
GTEX-QXCU-1126-SM-48FE5	0.642628645670346
GTEX-R3RS-1426-SM-EXOHE	0.710126724472064
GTEX-R53T-1026-SM-48FCO	0.704090574820796
GTEX-R55C-0726-SM-48FCN	0.65449474449591
GTEX-R55D-1226-SM-48FE9	0.668005015724117
GTEX-R55G-0926-SM-48FDN	0.652530055259419
GTEX-REY6-1426-SM-48FDK	0.701579021499657
GTEX-RM2N-0626-SM-48FD6	0.675533801463427
GTEX-RNOR-1326-SM-48FDE	0.692159383557002
GTEX-RTLS-1226-SM-46MUP	0.63865083357773
GTEX-RU1J-0426-SM-46MUK	0.706494540480245
GTEX-RU72-0826-SM-46MUS	0.689855683103037
GTEX-RUSQ-0926-SM-47JWU	0.681443220861975
GTEX-RWS6-0726-SM-47JXI	0.669274839845213
GTEX-RWSA-1326-SM-47JX9	0.678537673537065
GTEX-S32W-1026-SM-4AD5W	0.639658047870201
GTEX-S341-0426-SM-4AD5L	0.667792813792962
GTEX-S3XE-0826-SM-4AD4U	0.698470121147247
GTEX-S4P3-0526-SM-4AD58	0.650496268296448
GTEX-S4Q7-0526-SM-4AD5N	0.69310313047064
GTEX-S4Z8-0726-SM-4GICB	0.687129485466418
GTEX-S7SF-1026-SM-4AD4I	0.657203039690445
GTEX-S95S-0326-SM-4B66U	0.62388536247506
GTEX-SE5C-1326-SM-4BRUH	0.727836848181979
GTEX-SJXC-1526-SM-EZ6L5	0.597657608382956
GTEX-SNMC-0426-SM-4DM5Y	0.659066841823108
GTEX-SNOS-0726-SM-4DM5Z	0.685796856682209
GTEX-T2IS-0926-SM-4DM5B	0.675888092024272
GTEX-T5JC-1826-SM-4DM6E	0.655620393190191
GTEX-T5JW-1426-SM-4DM5Q	0.669707174318849
GTEX-T6MN-1526-SM-4DM5P	0.670654550274114
GTEX-T6MO-0626-SM-4DM6P	0.635796885642227
GTEX-T8EM-0626-SM-4DM62	0.700887074808679
GTEX-TKQ1-0426-SM-4DXT4	0.662787585872648
GTEX-TKQ2-1226-SM-4DXSV	0.664184601191671
GTEX-TML8-1426-SM-4DXUT	0.688102589352829
GTEX-TMMY-1226-SM-4DXT6	0.695144101081551
GTEX-U3ZH-1126-SM-4DXUG	0.666678486946477
GTEX-U3ZM-0626-SM-4DXTV	0.651992996273904
GTEX-U3ZN-1826-SM-4DXUY	0.677633349982205
GTEX-U4B1-0926-SM-4DXUV	0.698158529018824
GTEX-U8XE-1826-SM-4E3HV	0.727065210186458
GTEX-UJHI-0926-SM-4IHKF	0.645067668340686
GTEX-UJMC-1026-SM-4IHKN	0.692061124753969
GTEX-UPK5-1326-SM-4IHLE	0.740568600212556
GTEX-V1D1-1126-SM-4JBHT	0.648325051792444
GTEX-V955-1026-SM-4JBHO	0.695310199840326
GTEX-VJYA-0626-SM-4KL1S	0.636932320379724
GTEX-VUSG-1126-SM-4KKZQ	0.681141423366082
GTEX-W5WG-1526-SM-4LMIG	0.62141996171282
GTEX-WEY5-1026-SM-4LMK9	0.648405408568548
GTEX-WFG7-1026-SM-4LMK8	0.612582908626103
GTEX-WFG8-1026-SM-4LVMZ	0.642725944160604
GTEX-WFJO-0726-SM-4LVM8	0.630669638412998
GTEX-WFON-0926-SM-4LVMK	0.625373447430344
GTEX-WH7G-1026-SM-4LVML	0.652188961843838
GTEX-WHPG-1226-SM-4M1ZI	0.671341441170246
GTEX-WHSB-0526-SM-4M1XM	0.666056959954736
GTEX-WHSE-1626-SM-4M1XL	0.690193934349869
GTEX-WHWD-1026-SM-4OORZ	0.687818471327545
GTEX-WK11-1126-SM-4OOSJ	0.523519162248329
GTEX-WOFM-0526-SM-4OOS2	0.641832351404297
GTEX-WRHK-0426-SM-4MVOG	0.65973059599456
GTEX-WXYG-1126-SM-4ONCH	0.691452671450818
GTEX-WY7C-1326-SM-4ONCX	0.670072467083107
GTEX-WYJK-2026-SM-4ONDE	0.674286322560097
GTEX-WYVS-0826-SM-4RTXB	0.608660868241046
GTEX-WZTO-1526-SM-4PQYQ	0.636853383990455
GTEX-X15G-0926-SM-4PQZE	0.676041123182392
GTEX-X3Y1-1226-SM-4PQZ8	0.633009756072661
GTEX-X5EB-1426-SM-46MVW	0.665727741946278
GTEX-X8HC-1526-SM-46MWD	0.740005660790533
GTEX-XBED-0926-SM-48TCE	0.681154765949913
GTEX-XBEW-1426-SM-4AT4J	0.644192709207092
GTEX-XPVG-1326-SM-4B65P	0.632237660028958
GTEX-XQ3S-1226-SM-4BOPP	0.64026121372061
GTEX-XQ8I-1626-SM-4BOOI	0.730633744849739
GTEX-XUW1-1526-SM-4BOOY	0.677709577336153
GTEX-XUZC-0326-SM-4BOO8	0.63076101529534
GTEX-XV7Q-1026-SM-4BRVR	0.67129020706045
GTEX-XXEK-0426-SM-4BRVW	0.650249722307255
GTEX-XYKS-1126-SM-4BRWP	0.645161196789565
GTEX-Y111-1726-SM-4SOIQ	0.593192166609432
GTEX-Y3I4-1026-SM-4TT2C	0.651098202488219
GTEX-Y3IK-1226-SM-4WWEK	0.634463149483564
GTEX-Y5LM-1126-SM-4VDT5	0.624985409456878
GTEX-Y5V5-1426-SM-EYYVT	0.661759328486213
GTEX-Y5V6-1126-SM-4VDTD	0.65255893964778
GTEX-Y8E4-1826-SM-4VBPV	0.670112476846864
GTEX-Y8LW-0626-SM-4VDS8	0.62243034847442
GTEX-Y9LG-0826-SM-5ZZVG	0.57368312896293
GTEX-YB5E-0826-SM-4VDRZ	0.652159901542147
GTEX-YB5K-0726-SM-5LU8R	0.664993465821591
GTEX-YEC3-1926-SM-4WWF5	0.639254820546847
GTEX-YEC4-1126-SM-5CVLW	0.612313858754587
GTEX-YECK-1726-SM-5IFI3	0.619980359947955
GTEX-YF7O-0826-SM-4W21F	0.627454513702862
GTEX-YFCO-0526-SM-4W1ZJ	0.641584573627578
GTEX-YJ8A-1226-SM-5IFHH	0.654665022412989
GTEX-Z9EW-0626-SM-5HL95	0.666631268296663
GTEX-ZA64-0526-SM-5HL9I	0.596722167889
GTEX-ZAB4-1226-SM-5CVN5	0.679529662111089
GTEX-ZAB5-1026-SM-5HL91	0.655030460842812
GTEX-ZDTT-1226-SM-4WKG9	0.669794260833671
GTEX-ZDYS-0926-SM-4WWCS	0.670565515157615
GTEX-ZEX8-1326-SM-4WWEW	0.64913661346438
GTEX-ZF29-1226-SM-4WKH1	0.651327833076755
GTEX-ZF2S-1126-SM-4WKHH	0.63048037611006
GTEX-ZG7Y-1326-SM-4WWBL	0.659840473411009
GTEX-ZGAY-1226-SM-DO92W	0.74335139001173
GTEX-ZLFU-1026-SM-5EQMZ	0.679470633767512
GTEX-ZLV1-0626-SM-4WWF6	0.671270362778879
GTEX-ZLWG-1226-SM-4WWFS	0.683910779845062
GTEX-ZP4G-0926-SM-4WWF4	0.653896522721083
GTEX-ZPCL-1226-SM-4WWFF	0.649674114373443
GTEX-ZPIC-1626-SM-57WEB	0.619446655736675
GTEX-ZPU1-1326-SM-57WE1	0.672968416278142
GTEX-ZQUD-0326-SM-4YCEN	0.650498449190978
GTEX-ZT9W-1226-SM-57WE4	0.595272821198281
GTEX-ZTPG-1526-SM-51MTF	0.64018388240035
GTEX-ZTSS-0726-SM-51MSN	0.658483927494242
GTEX-ZTTD-1426-SM-4YCEX	0.716522759717803
GTEX-ZTX8-0326-SM-59HLA	0.635534015738368
GTEX-ZVT2-1226-SM-5GU5H	0.666689507686793
GTEX-ZVZP-1426-SM-5NQ7R	0.594574799114312
GTEX-ZXES-1226-SM-ARL6V	0.663742843002232
GTEX-ZY6K-0526-SM-5GZY9	0.668008145070026
GTEX-ZYFC-1726-SM-5GZYX	0.68678419051968
GTEX-ZYT6-1226-SM-5E44Q	0.627811745671882
GTEX-ZYVF-2326-SM-5E44Z	0.626111392138734
GTEX-ZYW4-1426-SM-5SIAX	0.636177963548978
GTEX-ZYY3-1626-SM-5EGJF	0.666985159840876
GTEX-ZZ64-0326-SM-5E45S	0.658470895829447
GTEX-ZZPU-1826-SM-5E43L	0.643366485675174
