## Additional file 6 for "Transcriptome diversity is a systematic source of bias in RNA-sequencing data": gtex_Fallopian_Tube.txt

sample_id	transcriptome_diversity
GTEX-OHPK-2326-SM-3MJH2	0.720507208495004
GTEX-PLZ4-2326-SM-EYYV5	0.774672034373027
GTEX-S32W-1326-SM-4AD5Q	0.737468315057531
GTEX-S341-0826-SM-4AD73	0.727582403954316
GTEX-SE5C-0926-SM-4BRUF	0.730828850338736
GTEX-T5JW-0326-SM-4DM6J	0.739128957656067
GTEX-T6MO-1026-SM-4DM72	0.743076231814536
GTEX-TSE9-2326-SM-EZ6ME	0.737568589515517
GTEX-U3ZN-1126-SM-4DXUL	0.726971950328492
