## Additional file 6 for "Transcriptome diversity is a systematic source of bias in RNA-sequencing data": gtex_Heart_Atrial_Appendage.txt

sample_id	transcriptome_diversity
GTEX-1117F-0726-SM-5GIEN	0.53912711765935
GTEX-111FC-0626-SM-5N9CU	0.610844661592414
GTEX-111VG-0326-SM-5GZX7	0.467952285608075
GTEX-111YS-0326-SM-5GZZ3	0.522763832091489
GTEX-1122O-0626-SM-5N9B9	0.564118074441991
GTEX-117XS-0726-SM-5H131	0.483869416991994
GTEX-117YW-0426-SM-5GZZZ	0.322747569826067
GTEX-117YX-0626-SM-5EGJI	0.536331950801821
GTEX-1192W-0226-SM-5EGGT	0.509298422872042
GTEX-1192X-0726-SM-5987R	0.517574504075647
GTEX-11DXX-0526-SM-5PNVR	0.515088336107622
GTEX-11DXY-1026-SM-5987V	0.431288038723402
GTEX-11DXZ-0326-SM-5EGH1	0.526424293049165
GTEX-11DYG-1026-SM-5A5JQ	0.611230215126578
GTEX-11EM3-0426-SM-5N9BZ	0.551611531136129
GTEX-11EMC-0826-SM-59862	0.482731348127242
GTEX-11EQ8-1326-SM-5EGJQ	0.516833732494779
GTEX-11GS4-0426-SM-5N9CD	0.465041983363974
GTEX-11GSP-1226-SM-5985M	0.541192971462836
GTEX-11LCK-0826-SM-5PNYD	0.514488722423341
GTEX-11NUK-0926-SM-5HL57	0.5333796620174
GTEX-11NV4-0826-SM-5BC4S	0.562966163713919
GTEX-11O72-1026-SM-5986B	0.543052564527408
GTEX-11ONC-1026-SM-5GU64	0.480068007776815
GTEX-11P81-0526-SM-59873	0.470794559310298
GTEX-11TT1-1426-SM-5EGIA	0.571197017208499
GTEX-11TUW-1126-SM-5EQKJ	0.489727234414622
GTEX-11UD2-0926-SM-5CVL6	0.489950658405253
GTEX-11WQK-0226-SM-5EQLI	0.593441417384014
GTEX-11ZTT-0526-SM-5EQLA	0.524267834562254
GTEX-11ZUS-0326-SM-5EQ4W	0.502812023261788
GTEX-11ZVC-0526-SM-5N9G1	0.399042014276596
GTEX-1211K-0226-SM-59HJY	0.537735235329111
GTEX-1212Z-0726-SM-5EGI5	0.462966296591049
GTEX-12584-1026-SM-59HK3	0.585191481076598
GTEX-12696-1226-SM-5FQSM	0.527660633978404
GTEX-12BJ1-0326-SM-5FQUB	0.480185767454229
GTEX-12WSA-1126-SM-5EGKU	0.488286221682151
GTEX-12WSC-1026-SM-5EQ5Y	0.597999033451107
GTEX-12WSD-1226-SM-5HL9Q	0.567293181876622
GTEX-12WSE-0926-SM-5S2VX	0.507104649369121
GTEX-12WSG-1226-SM-5EQ4C	0.558190854200214
GTEX-12WSI-0426-SM-5EQ5J	0.391018391926785
GTEX-12WSK-0526-SM-5CVNA	0.488817668107604
GTEX-12WSN-0226-SM-5DUXH	0.57039455789713
GTEX-12ZZX-0726-SM-5EGKA	0.55676150188724
GTEX-12ZZY-1226-SM-5GCNK	0.519173398119439
GTEX-13112-0526-SM-5EQ4S	0.464096639965695
GTEX-1313W-1126-SM-5EQ5U	0.551981331494942
GTEX-131XE-0526-SM-5K7YT	0.601889420973351
GTEX-131XF-0426-SM-5HL7U	0.532586400148897
GTEX-131XG-0526-SM-5DUWF	0.54356305711982
GTEX-131YS-0826-SM-5PNYV	0.55495788885177
GTEX-132AR-1926-SM-5EGK5	0.56311080730549
GTEX-132NY-1426-SM-5J1MJ	0.642414354356507
GTEX-132Q8-1126-SM-5K7XS	0.533654426345515
GTEX-132QS-0526-SM-5IJC7	0.508631744926539
GTEX-1339X-0326-SM-5K7Z8	0.475818119753787
GTEX-1399R-1726-SM-5K7YJ	0.467660265589549
GTEX-1399S-0826-SM-5KM23	0.526257376887017
GTEX-1399T-0726-SM-5J1MH	0.581647398243757
GTEX-1399U-0726-SM-5KM1D	0.500831753853072
GTEX-139TU-1926-SM-5J2OC	0.669888278927456
GTEX-139YR-0526-SM-5L3DG	0.488255239389522
GTEX-13CF2-0226-SM-5L3DV	0.647824924017649
GTEX-13D11-1526-SM-5J2NA	0.552893278277454
GTEX-13FH7-0826-SM-5J2NW	0.588634919409748
GTEX-13FHO-1226-SM-5L3EF	0.490952073204201
GTEX-13FHP-0826-SM-5K7V5	0.563860475220624
GTEX-13FTW-0826-SM-5K7XR	0.510800647209588
GTEX-13FTZ-0326-SM-5J1O1	0.55291713793964
GTEX-13FXS-1026-SM-62LFQ	0.452677913383641
GTEX-13JUV-0226-SM-5IJCC	0.520244563552428
GTEX-13JVG-1126-SM-5KM2M	0.548976339720637
GTEX-13N11-0726-SM-5L3DP	0.552378721033125
GTEX-13N1W-0926-SM-5MR36	0.563178049225262
GTEX-13NYB-0326-SM-5IJDP	0.498056084158277
GTEX-13NYS-1926-SM-5IJCB	0.556601449666018
GTEX-13NZ9-0126-SM-5K7XV	0.59052594144296
GTEX-13NZA-0826-SM-5K7WS	0.496252769898361
GTEX-13NZB-0426-SM-5KM26	0.570020687763055
GTEX-13O1R-0926-SM-5L3DS	0.507898020456559
GTEX-13O21-0326-SM-5J1N9	0.561750545886635
GTEX-13O3O-1426-SM-5KM2S	0.543232231197892
GTEX-13O3P-1426-SM-5L3DT	0.593830884614456
GTEX-13O3Q-0326-SM-5L3FE	0.664676982586686
GTEX-13O61-0426-SM-5L3ET	0.544475116238476
GTEX-13OVG-0426-SM-5KM2T	0.546026790804672
GTEX-13OVI-0326-SM-5K7X1	0.519244458103699
GTEX-13OW5-0926-SM-5L3GZ	0.529028032709866
GTEX-13OW6-0926-SM-5L3GM	0.572502551204683
GTEX-13OW7-1626-SM-5IJDH	0.632257992603863
GTEX-13PDP-1326-SM-5K7U9	0.460010988102541
GTEX-13PL6-0826-SM-5IJBI	0.526842378654497
GTEX-13PL7-0726-SM-5KM1S	0.490906492305605
GTEX-13PVQ-1326-SM-5LU4J	0.563800356104478
GTEX-13PVR-0926-SM-5S2RB	0.522230243401813
GTEX-13QBU-0226-SM-5LU48	0.51213260640388
GTEX-13RTJ-0526-SM-62LDP	0.41932757219882
GTEX-13S86-0326-SM-5SI6K	0.609220582893306
GTEX-13SLW-0826-SM-5QGP7	0.528128455697316
GTEX-13SLX-0926-SM-5S2NM	0.649503750484241
GTEX-13U4I-0626-SM-5LU5L	0.550935829145466
GTEX-13VXT-0726-SM-5SIAD	0.443667355484464
GTEX-13W3W-0526-SM-5LU3X	0.516963608638436
GTEX-13X6J-1226-SM-79OMF	0.462823397118987
GTEX-13X6K-1726-SM-7IGLG	0.543773299623857
GTEX-13YAN-1426-SM-7EPG8	0.413807545457154
GTEX-1445S-1226-SM-5O9BF	0.639184513312736
GTEX-144GL-1026-SM-5O99R	0.510647846442023
GTEX-145LS-1326-SM-5Q5EP	0.543519180540869
GTEX-145LV-0226-SM-5S2QG	0.49861650784281
GTEX-145MN-0726-SM-5NQBH	0.541535757834144
GTEX-146FH-1126-SM-5NQAT	0.612542631903888
GTEX-146FR-0926-SM-5QGPE	0.526052841149795
GTEX-1477Z-1126-SM-5P9GK	0.577340583530894
GTEX-147F4-1126-SM-5TDDE	0.548332655434017
GTEX-147JS-1326-SM-5SI6D	0.635194099798462
GTEX-148VJ-1426-SM-5TDE3	0.514322069305493
GTEX-14A5I-1026-SM-5Q5E3	0.566434346204207
GTEX-14A6H-0326-SM-5NQAN	0.55405678972917
GTEX-14ASI-0826-SM-5Q5EB	0.611406755523713
GTEX-14BIL-0926-SM-7DHKN	0.623149625365056
GTEX-14BIM-2726-SM-5Q5EG	0.559949864486305
GTEX-14BIN-2126-SM-793AX	0.50421806881763
GTEX-14BMV-1026-SM-5SI6B	0.51069551142776
GTEX-14C38-1326-SM-62LDK	0.504610088895465
GTEX-14C39-0726-SM-5RQIK	0.434665619205744
GTEX-14C5O-1226-SM-664N3	0.53793089388578
GTEX-14DAQ-1026-SM-793B1	0.602468035790943
GTEX-14E1K-0826-SM-5ZZW9	0.5498206737684
GTEX-14E6C-0326-SM-5Q5EE	0.456627806779522
GTEX-14E7W-1126-SM-5ZZVS	0.596331137019201
GTEX-14H4A-0426-SM-5ZZWO	0.535365175865565
GTEX-14JG1-0826-SM-5ZZWR	0.60982043108302
GTEX-14PHX-0626-SM-5YY8Z	0.545128963618938
GTEX-14PHY-0326-SM-62LE3	0.546254063767133
GTEX-14PII-1026-SM-5ZZVW	0.589188335768976
GTEX-14PJ2-1126-SM-69LOD	0.487719064142057
GTEX-14PJ4-0926-SM-5YY98	0.515642707882301
GTEX-14PJ6-0626-SM-686Z6	0.560136402961738
GTEX-14PJM-0826-SM-6LLIW	0.5773600190284
GTEX-14PJO-0826-SM-6ETZK	0.566719683858866
GTEX-14PK6-0726-SM-6LLIX	0.486520967870302
GTEX-14PN3-0726-SM-6EU14	0.536910756344764
GTEX-14PN4-0826-SM-69LON	0.56734765697499
GTEX-14XAO-0926-SM-69LPZ	0.581766605825891
GTEX-15CHC-0326-SM-5ZZVP	0.525720132750742
GTEX-15CHQ-1326-SM-6871Z	0.610962988492912
GTEX-15CHR-0326-SM-7DHN3	0.52786318546664
GTEX-15D1Q-0426-SM-6AJ9G	0.458144137816365
GTEX-15DCE-0826-SM-7KULW	0.491388103119551
GTEX-15ER7-0826-SM-6PALW	0.573120690418517
GTEX-15EU6-1326-SM-6PANG	0.531366121437938
GTEX-15RIE-1326-SM-6PAMM	0.538166266280893
GTEX-15RJE-0726-SM-7KUEG	0.538786719101844
GTEX-15SDE-1826-SM-7KUFN	0.572086663093296
GTEX-15SHU-0926-SM-6PAMK	0.390161803972397
GTEX-15SHV-0526-SM-7KUEN	0.581409344048427
GTEX-15SKB-0926-SM-7KUFC	0.560391024155838
GTEX-15UF7-1526-SM-6LPI7	0.589178332027525
GTEX-16GPK-1226-SM-7LTAU	0.584782716022162
GTEX-16MT8-0826-SM-7KULO	0.573051737095366
GTEX-16NPX-0826-SM-6M489	0.507489057673913
GTEX-16XZY-0526-SM-7DHKY	0.485274562367548
GTEX-16XZZ-1026-SM-7DHKS	0.602255859143311
GTEX-16YQH-0726-SM-7IGM1	0.56325987068602
GTEX-17EVP-0526-SM-7EPGY	0.488777830244496
GTEX-17F96-0826-SM-7DHLU	0.55606247717371
GTEX-17F9E-0726-SM-793A1	0.538774728557733
GTEX-17F9Y-1226-SM-7EPGE	0.520385866798885
GTEX-17GQL-0626-SM-731CN	0.529460837390044
GTEX-17HGU-1126-SM-793BP	0.600432283901775
GTEX-17JCI-0826-SM-7LT8W	0.562890857911364
GTEX-17KNJ-0626-SM-7LT9L	0.540696597399994
GTEX-17MF6-0926-SM-7LTAL	0.523427015683264
GTEX-183WM-0926-SM-718AN	0.497223031805032
GTEX-18465-0726-SM-7LG4L	0.659969873806432
GTEX-18A66-1126-SM-731C5	0.628031959021209
GTEX-18A67-1026-SM-731CE	0.625469636191712
GTEX-18A6Q-1526-SM-731CO	0.460694232193629
GTEX-18A7A-1226-SM-7LTAJ	0.528580046457338
GTEX-18D9B-1126-SM-7KFSH	0.581059038070472
GTEX-18D9U-1426-SM-718BO	0.540769634883225
GTEX-1A32A-1326-SM-73KWW	0.553820379944285
GTEX-1A3MX-1226-SM-731B3	0.671681717726974
GTEX-1A8FM-1026-SM-7PC26	0.51118341247931
GTEX-1A8G6-1826-SM-73KY8	0.425071538108565
GTEX-1AX8Z-1126-SM-731CS	0.559860016457076
GTEX-1AX9I-1026-SM-73KYF	0.514351541160647
GTEX-1AX9J-0926-SM-73KXA	0.502736457277178
GTEX-1AX9K-0426-SM-73KUG	0.528196364314768
GTEX-1AYCT-0526-SM-7RHHS	0.54850505702181
GTEX-1B8KE-0326-SM-73KTY	0.50039890335836
GTEX-1B8L1-0426-SM-7SB76	0.545088835717623
GTEX-1B8SF-1326-SM-7IGQJ	0.538159463582225
GTEX-1B8SG-0726-SM-79ONS	0.578907848000321
GTEX-1B932-1326-SM-79OM4	0.475420330575665
GTEX-1B933-0826-SM-79OMW	0.471801281253575
GTEX-1B97J-0326-SM-7939H	0.507873176503873
GTEX-1B996-1026-SM-793CF	0.537151696566595
GTEX-1BAJH-1026-SM-7EWEG	0.540389205392716
GTEX-1C2JI-0626-SM-7DHM1	0.491815844197518
GTEX-1C64N-0826-SM-7RHGQ	0.556025737832558
GTEX-1C64O-0926-SM-79OLN	0.51224593633315
GTEX-1C6VQ-0826-SM-7PBZT	0.508316233322424
GTEX-1C6WA-0826-SM-7PBXS	0.642423688110491
GTEX-1CAMQ-0726-SM-7P8SG	0.571937709899639
GTEX-1CAMS-1126-SM-7MXUQ	0.547044003067063
GTEX-1CB4E-0626-SM-7DHMW	0.588039348776506
GTEX-1CB4G-0726-SM-79OOJ	0.491175353052583
GTEX-1CB4H-0626-SM-7IGN3	0.486605320580598
GTEX-1CB4I-1526-SM-7DHMY	0.583425851911852
GTEX-1CB4J-0226-SM-7P8T4	0.516356152800646
GTEX-1E1VI-1426-SM-793CY	0.646190858538071
GTEX-1E2YA-0626-SM-7P8P4	0.578459418973475
GTEX-1EH9U-0626-SM-7PC33	0.449688825745014
GTEX-1EMGI-1126-SM-9KNUF	0.465169856102696
GTEX-1EU9M-1926-SM-7RHH4	0.510940853796481
GTEX-1EWIQ-1126-SM-7EPIK	0.466031625030273
GTEX-1EX96-2626-SM-9MQJV	0.478486919651359
GTEX-1F48J-1126-SM-9WYSY	0.534149084518165
GTEX-1F6I4-0826-SM-7RHGK	0.548317383627402
GTEX-1F75A-1026-SM-7PC3W	0.543491530371007
GTEX-1F75B-1126-SM-7RHGP	0.384150164338616
GTEX-1F75I-1326-SM-7PBZX	0.488998205643991
GTEX-1F88F-0326-SM-9KNV3	0.522964447669452
GTEX-1GF9U-0526-SM-7P8SK	0.519641591575318
GTEX-1GF9V-1726-SM-9KNW4	0.475871176842623
GTEX-1GL5R-0426-SM-9WPOP	0.456174195689353
GTEX-1GMR2-1326-SM-9KNUT	0.5121426259293
GTEX-1GMR3-0426-SM-7PC17	0.57076072467611
GTEX-1GMR8-1026-SM-9MQLA	0.546727358620088
GTEX-1GMRU-1326-SM-9WYUI	0.632426644946234
GTEX-1GN1U-1426-SM-7P8TF	0.568581710917063
GTEX-1GN1V-1026-SM-CNPPS	0.365702783414683
GTEX-1GN1W-0226-SM-7P8QY	0.548349646318117
GTEX-1GN2E-1426-SM-7RHHI	0.664458041417448
GTEX-1GN73-2326-SM-9MQKV	0.554291564062863
GTEX-1GTWX-0926-SM-9MQKM	0.648269853592999
GTEX-1GZ2Q-0926-SM-7RHHN	0.561575399707523
GTEX-1GZ4I-0826-SM-9WG6O	0.532662645579489
GTEX-1H11D-1026-SM-9QEIU	0.449295015638275
GTEX-1H1CY-0426-SM-9KNVD	0.398607580436226
GTEX-1H1DG-0826-SM-9QEIW	0.510742529802747
GTEX-1H1ZS-1026-SM-9WG6E	0.525782007546103
GTEX-1H2FU-0826-SM-9WYSU	0.488879656027834
GTEX-1H3NZ-1026-SM-A9SM5	0.540047200143453
GTEX-1H3O1-0226-SM-9WYSW	0.435649172310094
GTEX-1H3VY-1126-SM-A96TP	0.557874620977909
GTEX-1HBPH-0226-SM-9WYSM	0.533566841979485
GTEX-1HBPM-1026-SM-ARL9D	0.574201449202991
GTEX-1HBPN-0926-SM-CGQEG	0.513444084506513
GTEX-1HC8U-0626-SM-B2LWB	0.534176222547303
GTEX-1HCU7-1226-SM-B2LX8	0.430003553162927
GTEX-1HCUA-0626-SM-ACKVT	0.536214081813684
GTEX-1HCVE-0826-SM-CM2SF	0.555126912576476
GTEX-1HFI6-0826-SM-9YFM2	0.578290001034654
GTEX-1HFI7-0526-SM-A9SMA	0.440071279273081
GTEX-1HR98-1026-SM-CKZOM	0.495497984866248
GTEX-1HSGN-0926-SM-CNNQM	0.476021093263371
GTEX-1HSKV-0726-SM-ACKWE	0.443759087919675
GTEX-1HSMO-1126-SM-CGQF2	0.576408796159667
GTEX-1HSMQ-0426-SM-ADEIM	0.58882839089863
GTEX-1HT8W-1326-SM-CGQEN	0.542953719061437
GTEX-1HUB1-0726-SM-CGQF4	0.443050423541157
GTEX-1I19N-0626-SM-A9SKY	0.629529813496319
GTEX-1I1CD-1326-SM-A9SMM	0.590854336813132
GTEX-1I1GP-0626-SM-ARL7H	0.587922072148165
GTEX-1I1GQ-1226-SM-CL55J	0.490265650035321
GTEX-1I1GR-1026-SM-A9SLC	0.433104403310432
GTEX-1I1GV-1426-SM-B2LXN	0.489389185079108
GTEX-1I1HK-0626-SM-CNPQM	0.515372844368333
GTEX-1ICG6-0726-SM-B2LY5	0.554789651649689
GTEX-1IDJD-0226-SM-CKZOA	0.53581608601666
GTEX-1IDJF-0826-SM-ARU7N	0.585177990402723
GTEX-1IDJH-1126-SM-COH3R	0.531464630790056
GTEX-1IDJU-0626-SM-CKZOG	0.529280759292344
GTEX-1IKJJ-0626-SM-CY8GF	0.588072235847108
GTEX-1IKK5-1726-SM-CM2RU	0.545828146665068
GTEX-1IKOE-0626-SM-A9G31	0.544320167298198
GTEX-1IKOH-0926-SM-A9SLU	0.491708674756577
GTEX-1IL2U-1226-SM-CL53P	0.571548765820456
GTEX-1IL2V-1126-SM-CMKGH	0.438743624314795
GTEX-1IOXB-0726-SM-A9G32	0.376257132733445
GTEX-1IY9M-0626-SM-D4P2L	0.515013604279499
GTEX-1J1OQ-2226-SM-A96SS	0.483341080873302
GTEX-1J8EW-0626-SM-CM2TY	0.530250141127927
GTEX-1J8Q2-1026-SM-ARU8I	0.534389790457376
GTEX-1J8Q3-1126-SM-ARU8N	0.551715833442208
GTEX-1J8QM-0326-SM-CL53D	0.601531417506964
GTEX-1JJ6O-2226-SM-AHZ3I	0.580446984591394
GTEX-1JJEA-0926-SM-CYPSO	0.5111507255628
GTEX-1JK1U-0626-SM-CKZOJ	0.499324779630759
GTEX-1JMLX-1826-SM-CNPOX	0.494210699180463
GTEX-1JMOU-0326-SM-ARL8X	0.438219624061683
GTEX-1JMQK-0926-SM-ARL96	0.56828714642954
GTEX-1JMQL-1026-SM-CMKGV	0.601202497776064
GTEX-1JN6P-0826-SM-ARL97	0.583229204307302
GTEX-1K2DU-0226-SM-DIPF6	0.544233947148751
GTEX-1KANB-1126-SM-DHXJT	0.49776165411984
GTEX-1KANC-0226-SM-E9TIW	0.46495586641196
GTEX-1KD5A-0926-SM-D4P3U	0.360526462077642
GTEX-1KXAM-1426-SM-D3LAC	0.506799224514828
GTEX-1L5NE-0526-SM-DIPG5	0.555404500981767
GTEX-1LB8K-0926-SM-D4P42	0.627245047217842
GTEX-1LG7Y-1426-SM-D4P31	0.505958502367612
GTEX-1LGOU-0326-SM-D3LAM	0.524374760413703
GTEX-1LGRB-1026-SM-CNPQD	0.533310452752096
GTEX-1LH75-0526-SM-DIPG2	0.539800604104273
GTEX-1LSNL-0626-SM-DIPFJ	0.441926861026268
GTEX-1LSNM-0426-SM-E9TIZ	0.519006987761735
GTEX-1LVAN-1526-SM-CNPQN	0.490500365226901
GTEX-1LVAO-0626-SM-EWRNT	0.507671037664003
GTEX-1M5QR-1626-SM-E9U5O	0.505166614665507
GTEX-1MCC2-0226-SM-EVYD5	0.556569232337699
GTEX-1MJIX-0426-SM-DTXEN	0.468818492848668
GTEX-1MJK2-1626-SM-EVYCQ	0.3818853648965
GTEX-1NHNU-0626-SM-E6CP1	0.522550050649633
GTEX-1NSGN-1226-SM-E76OL	0.607441810550787
GTEX-1OFPY-0926-SM-DTX8Q	0.479488672051155
GTEX-1P4AB-0926-SM-E76PV	0.534925423249759
GTEX-1POEN-0726-SM-DTXDU	0.420526124538194
GTEX-1PPGY-0926-SM-DTXFF	0.591785895348611
GTEX-1QCLZ-1126-SM-EWRNB	0.526672950099754
GTEX-1QEPI-1126-SM-E8VN7	0.694301047885237
GTEX-1QMI2-1026-SM-DTX7T	0.549668359714916
GTEX-1QP29-1426-SM-DTX9Q	0.584568987884947
GTEX-1QP6S-1026-SM-DTXFW	0.461546660740826
GTEX-1QPFJ-0926-SM-EVR3K	0.596259101823655
GTEX-1R7EV-0426-SM-DTX7Z	0.517739610096217
GTEX-1R9JW-0426-SM-E76QL	0.544166064877462
GTEX-1R9K4-1026-SM-EXUT1	0.542562531289814
GTEX-1RB15-0426-SM-E9U4Y	0.556232590680395
GTEX-1RLM8-0226-SM-E6CJY	0.472016509391012
GTEX-U8XE-0926-SM-3DB8V	0.54476919562654
GTEX-UPK5-0226-SM-3GAEV	0.548485086961344
GTEX-UTHO-1226-SM-3GAEE	0.550311659778161
GTEX-V1D1-0626-SM-4JBHN	0.480938508175645
GTEX-V955-0826-SM-CYPR5	0.544070779692633
GTEX-VJWN-1026-SM-4M1ZN	0.57932056763696
GTEX-VUSG-0726-SM-3GIK1	0.563420488255991
GTEX-W5X1-0826-SM-3GILN	0.486985646815301
GTEX-WEY5-0226-SM-3GIKN	0.497032281292723
GTEX-WFG7-0826-SM-3GIKU	0.498110525648598
GTEX-WFG8-0726-SM-3GILP	0.533342443343712
GTEX-WFON-0226-SM-3GIKR	0.484476127827673
GTEX-WH7G-0326-SM-3NMBH	0.512590107784396
GTEX-WHPG-1026-SM-3NMBA	0.535638919574925
GTEX-WHSE-0826-SM-4SOJU	0.494316684697319
GTEX-WHWD-0326-SM-3LK6L	0.595069189299463
GTEX-WI4N-0726-SM-3TW93	0.625554223237029
GTEX-WK11-0626-SM-3NMAV	0.587451064627866
GTEX-WL46-0726-SM-3LK5Z	0.560014464660808
GTEX-WOFL-1226-SM-4OOST	0.481780295216219
GTEX-WQUQ-1326-SM-3MJFF	0.535373373430649
GTEX-WRHU-1026-SM-4E3ID	0.498198577514049
GTEX-WWYW-1126-SM-3NB2Q	0.603835437276558
GTEX-WY7C-1126-SM-3NB3A	0.577998982942661
GTEX-WYBS-1226-SM-3NM9N	0.456506911553763
GTEX-WYJK-1126-SM-3NM9Z	0.506647710904544
GTEX-WZTO-1226-SM-3NMAZ	0.537949687216359
GTEX-X261-0926-SM-3NMCY	0.537697072844991
GTEX-X3Y1-0226-SM-3P5Z5	0.548179599908273
GTEX-X4EP-0326-SM-3P5Z6	0.548699515114498
GTEX-X4XX-1126-SM-3NMBY	0.594341310521299
GTEX-X5EB-0626-SM-46MVQ	0.54818060074625
GTEX-X62O-0826-SM-46MW8	0.674715662729818
GTEX-X8HC-1026-SM-46MWH	0.565906571355663
GTEX-XBEC-1226-SM-4AT65	0.627820445730512
GTEX-XGQ4-0526-SM-4AT6C	0.490798263451332
GTEX-XLM4-2026-SM-4AT4X	0.548060909260236
GTEX-XOT4-1126-SM-4B66E	0.621755984301918
GTEX-XPT6-0226-SM-4B65L	0.523346160647583
GTEX-XPVG-0726-SM-4B658	0.487500102860512
GTEX-XQ3S-0526-SM-4BOQA	0.563802012500994
GTEX-XQ8I-0226-SM-4BOPM	0.550158197663372
GTEX-XV7Q-0726-SM-4BRV6	0.540129812260793
GTEX-XXEK-2026-SM-4BRVE	0.532237904932029
GTEX-XYKS-0226-SM-4BRW3	0.567167690831929
GTEX-Y114-0126-SM-4TT8K	0.495692033392474
GTEX-Y3I4-0526-SM-4TT6X	0.44910702998681
GTEX-Y3IK-1026-SM-51MR7	0.509341959197308
GTEX-Y5V5-0726-SM-4VBPY	0.497748961380372
GTEX-Y8E4-0426-SM-4V6GB	0.552954039315372
GTEX-YB5K-0226-SM-5IFJE	0.539567158391236
GTEX-YEC3-0426-SM-CYPS8	0.512954151624237
GTEX-YEC4-0226-SM-4W1YG	0.489963826532046
GTEX-YECK-1226-SM-4W21G	0.433175890891613
GTEX-YF7O-0526-SM-5P9IO	0.527642915133461
GTEX-YFC4-0426-SM-4TT3J	0.640390038653006
GTEX-YJ8O-0826-SM-5CVM3	0.432819910546035
GTEX-Z93S-0326-SM-5HL84	0.495730461863457
GTEX-ZAB4-0926-SM-5CVN4	0.530696379755206
GTEX-ZAB5-0126-SM-5CVMT	0.539308295973844
GTEX-ZAJG-0926-SM-5Q5AB	0.554575348567205
GTEX-ZAK1-1126-SM-5PNXU	0.651180792180448
GTEX-ZDTS-1226-SM-4WKGL	0.600457271208695
GTEX-ZDTT-0326-SM-4WKF9	0.552019406997552
GTEX-ZDXO-0426-SM-4WKF6	0.605292129818284
GTEX-ZDYS-0326-SM-5HL4W	0.489211702916162
GTEX-ZE7O-0626-SM-57WCD	0.55411709198865
GTEX-ZEX8-0326-SM-DO92C	0.568966504840673
GTEX-ZF29-0426-SM-4WKFN	0.511049578743035
GTEX-ZF2S-0826-SM-4WWBI	0.529083287875612
GTEX-ZF3C-1126-SM-57WEG	0.493355317968579
GTEX-ZG7Y-1426-SM-4WWBM	0.566638645253074
GTEX-ZGAY-0226-SM-4WWAL	0.537172205767641
GTEX-ZLFU-0326-SM-4WWBK	0.420749875678938
GTEX-ZPCL-0526-SM-DO91R	0.525622415951395
GTEX-ZPIC-0426-SM-DO91V	0.53699078325541
GTEX-ZPU1-0726-SM-5HL6O	0.51190466183384
GTEX-ZT9W-0526-SM-57WFG	0.481483953584421
GTEX-ZTPG-1326-SM-51MSQ	0.517950401622858
GTEX-ZTTD-0626-SM-4YCCY	0.667705930965524
GTEX-ZUA1-0726-SM-4YCD9	0.427698725389303
GTEX-ZV7C-0526-SM-9WPNK	0.568256114984201
GTEX-ZVT2-0926-SM-5GICE	0.511976129974854
GTEX-ZVT3-0826-SM-5GIC8	0.609647901320183
GTEX-ZVT4-1326-SM-5NQ8E	0.605738544114662
GTEX-ZVZQ-0726-SM-51MR3	0.575167073687013
GTEX-ZXG5-0626-SM-5NQ85	0.428726411983248
GTEX-ZYFC-1026-SM-5GZX9	0.5714379254391
GTEX-ZYFD-2026-SM-5E459	0.562270728955618
GTEX-ZYFG-0526-SM-5GZXX	0.483227082113681
GTEX-ZYT6-0926-SM-5GIEM	0.557403220405828
GTEX-ZYVF-1826-SM-5E44F	0.494970350382749
GTEX-ZZPT-0926-SM-5GICZ	0.511604472751796
GTEX-ZZPU-1126-SM-5N9CW	0.581480509208929
