## Additional file 6 for "Transcriptome diversity is a systematic source of bias in RNA-sequencing data": gtex_Heart_Left_Ventricle.txt

sample_id	transcriptome_diversity
GTEX-111FC-0826-SM-5GZWO	0.48659338816143
GTEX-111YS-0426-SM-5987O	0.469800612650551
GTEX-1122O-0826-SM-5GICV	0.504846461249033
GTEX-117YW-0326-SM-5N9CY	0.378873259228383
GTEX-117YX-1126-SM-5H128	0.473194556557741
GTEX-11DXX-0326-SM-5PNWC	0.475425999435426
GTEX-11DXY-0826-SM-5EGGR	0.335722518754036
GTEX-11DXZ-0626-SM-5GU77	0.558323950164785
GTEX-11EM3-0626-SM-5H12Z	0.570107564967736
GTEX-11EMC-0726-SM-5EGJO	0.440712629819605
GTEX-11GS4-0526-SM-5A5KQ	0.398209311593308
GTEX-11GSP-1326-SM-5A5KY	0.365350367975087
GTEX-11I78-0826-SM-5A5K4	0.552919210825838
GTEX-11LCK-0926-SM-5A5KA	0.501504856954366
GTEX-11O72-1126-SM-5N9E2	0.442259886058173
GTEX-11ONC-0126-SM-5PNW6	0.408273175877928
GTEX-11TT1-1326-SM-5PNYM	0.520041780184122
GTEX-11TUW-1026-SM-5GU7D	0.505162928616248
GTEX-11ZUS-0226-SM-5FQT8	0.506963050304208
GTEX-11ZVC-0426-SM-5CVLD	0.406266874530221
GTEX-1211K-0626-SM-5FQUZ	0.529422147078782
GTEX-1212Z-0626-SM-5FQTB	0.428121068884113
GTEX-12584-0926-SM-5FQTN	0.416629082801359
GTEX-12696-1126-SM-5FQTI	0.508897615933264
GTEX-1269C-0826-SM-5N9EM	0.350503996222571
GTEX-12BJ1-0226-SM-5LUA2	0.497197008420483
GTEX-12WSC-1126-SM-5EQ4G	0.550115644160314
GTEX-12WSD-1126-SM-5EGJD	0.51711347023529
GTEX-12WSG-0526-SM-5FQTH	0.527063793650129
GTEX-12WSK-0626-SM-5LZUJ	0.562348865358014
GTEX-12WSN-5001-SM-7DHMK	0.512772812175145
GTEX-12ZZW-1026-SM-5GCMM	0.425469045023166
GTEX-12ZZY-1126-SM-5DUWQ	0.368530348103729
GTEX-12ZZZ-1726-SM-59HK5	0.435885584178907
GTEX-13112-0426-SM-5PNVC	0.507462773332027
GTEX-1313W-1426-SM-5KLZU	0.435433044397572
GTEX-1314G-0126-SM-5LZUL	0.460052179496509
GTEX-131XE-0626-SM-5HL98	0.519146654929589
GTEX-131XF-5001-SM-7DHLY	0.545726696905223
GTEX-131XG-0626-SM-5GCMP	0.582950901212149
GTEX-131XH-0226-SM-5LZVB	0.401301806679332
GTEX-132AR-2026-SM-5IJG4	0.508710324584799
GTEX-132NY-1726-SM-5EGKK	0.553553791264503
GTEX-132QS-0426-SM-5KLZ6	0.530225101634334
GTEX-1339X-0426-SM-5KLZY	0.504131888214416
GTEX-1399R-1926-SM-5K7X8	0.468546314460626
GTEX-1399S-1026-SM-5KLZ9	0.496962029715012
GTEX-1399T-0426-SM-5PNVJ	0.308673543969667
GTEX-1399U-0526-SM-5K7YM	0.486273131735089
GTEX-139YR-0826-SM-5LZXY	0.476096846853092
GTEX-13CF2-0426-SM-5KM1H	0.37948631661733
GTEX-13CF3-0726-SM-5J2MY	0.547034513205204
GTEX-13D11-1726-SM-5IFGQ	0.499743477899636
GTEX-13FH7-0926-SM-5J2MR	0.532671082907869
GTEX-13FHP-1026-SM-5K7Y2	0.31513957030418
GTEX-13FLV-0926-SM-5L3DZ	0.516823857947378
GTEX-13FTW-1026-SM-5L3E3	0.499289428663231
GTEX-13FTZ-0226-SM-5K7X6	0.380277067306376
GTEX-13JVG-1326-SM-5N9F8	0.337075260672624
GTEX-13N11-0426-SM-5KM3O	0.503573494739841
GTEX-13N1W-1026-SM-5IJC5	0.410884647051751
GTEX-13NYB-0226-SM-5N9G4	0.314794973388126
GTEX-13NZB-0226-SM-5KM1T	0.487725477848282
GTEX-13O1R-1226-SM-5J1NU	0.51507241224698
GTEX-13O21-2326-SM-5MR3X	0.484181212212959
GTEX-13O3O-1526-SM-5KM1C	0.430179445760979
GTEX-13O3P-1626-SM-5K7X3	0.391608091546348
GTEX-13O61-0526-SM-5J2M1	0.514255191150937
GTEX-13OVG-0526-SM-5K7YD	0.493998110620541
GTEX-13OVL-0526-SM-5KLZQ	0.537684896644878
GTEX-13OW5-1126-SM-5J1NR	0.339257863041603
GTEX-13OW6-1126-SM-5L3HL	0.417823450482652
GTEX-13OW8-2126-SM-5J1OS	0.37072760082074
GTEX-13PVQ-1226-SM-5IJDC	0.462042463519732
GTEX-13PVR-1026-SM-5QGQW	0.48323070638011
GTEX-13QBU-0426-SM-5J2O4	0.534468540833918
GTEX-13RTJ-0726-SM-5QGQN	0.414246822203606
GTEX-13S86-0226-SM-5S2PJ	0.544591009902781
GTEX-13SLX-1026-SM-5ZZUQ	0.525899557310515
GTEX-13U4I-0826-SM-5SIBD	0.555981019149759
GTEX-13VXT-1126-SM-5LU3A	0.501927471037156
GTEX-13W3W-0426-SM-5SI9D	0.56019009331599
GTEX-13X6H-0426-SM-5LU4E	0.500545433911911
GTEX-13X6I-1426-SM-5SI9Z	0.465360979818242
GTEX-13X6K-1826-SM-5O9CR	0.430548413834631
GTEX-13YAN-1326-SM-5Q5F1	0.341889368457966
GTEX-145LV-0326-SM-5Q5BW	0.427784274210948
GTEX-145MN-0626-SM-5QGRH	0.587102782101245
GTEX-145MO-1126-SM-5NQBX	0.413875475359051
GTEX-146FH-1026-SM-5RQIF	0.574730428941376
GTEX-146FR-0626-SM-5RQJ1	0.504872606643848
GTEX-147F4-1226-SM-5NQAY	0.340497572687691
GTEX-147JS-1526-SM-5ZZWF	0.373019532349732
GTEX-148VI-0326-SM-5RQK7	0.414089792268518
GTEX-148VJ-1526-SM-5Q5DU	0.345341260446375
GTEX-1497J-1226-SM-5Q5BL	0.429855970690535
GTEX-14A5I-1226-SM-5NQBW	0.296879828439341
GTEX-14A6H-0226-SM-5Q5DX	0.551930891396119
GTEX-14BIL-1126-SM-79OMC	0.318651877490561
GTEX-14BIN-2226-SM-5YYA1	0.293871307185554
GTEX-14C38-1426-SM-5RQHZ	0.450927394805309
GTEX-14C39-0926-SM-5TDDV	0.322958748206124
GTEX-14C5O-1326-SM-5S2UW	0.319934677615599
GTEX-14DAQ-1126-SM-664MT	0.431576304981879
GTEX-14E1K-1026-SM-73KUR	0.537553684040927
GTEX-14E6C-0426-SM-5YYA8	0.47277467017882
GTEX-14E6D-0926-SM-5S2QV	0.31640252490721
GTEX-14E7W-1226-SM-5RQIU	0.323983811971376
GTEX-14H4A-0626-SM-5ZZUT	0.519538355239149
GTEX-14JG1-1026-SM-6ETZY	0.477331741971354
GTEX-14JIY-1126-SM-6EU28	0.301885089229919
GTEX-14PHX-2126-SM-6EU2U	0.494513409093524
GTEX-14PHY-0226-SM-5ZZWM	0.480360582964331
GTEX-14PJ2-1026-SM-6EU1M	0.390126769380531
GTEX-14PJ4-1126-SM-5YY91	0.507347643987858
GTEX-14PJ6-0726-SM-69LOL	0.4948597623606
GTEX-14PJM-1126-SM-6LLHK	0.646605886804741
GTEX-14PK6-0826-SM-5ZZVO	0.498042802373438
GTEX-14PN3-0526-SM-69LQF	0.482790016771278
GTEX-14XAO-1126-SM-6EU11	0.641402599989053
GTEX-15CHC-0426-SM-6LLHI	0.521038881938507
GTEX-15CHQ-1526-SM-69LPW	0.295620638274584
GTEX-15CHR-0226-SM-7PC2Z	0.463572886687026
GTEX-15DDE-1126-SM-6LLHN	0.454577695051058
GTEX-15DYW-1126-SM-6LPK5	0.363551394062853
GTEX-15EOM-5007-SM-793DG	0.573142711818002
GTEX-15ER7-1726-SM-6PAMX	0.465557873635309
GTEX-15RIE-1726-SM-7KUMU	0.569949806708813
GTEX-15RJ7-0226-SM-7KUMN	0.517096504847396
GTEX-15RJE-0626-SM-7KUKR	0.403630244420127
GTEX-15SHU-1126-SM-7KUMB	0.353477888700524
GTEX-15SHW-1226-SM-6M46C	0.313708246328071
GTEX-16BQI-0926-SM-6M485	0.519015437278528
GTEX-16MT8-0926-SM-6M487	0.336776991984181
GTEX-16NPX-0926-SM-7KUEZ	0.430728715386568
GTEX-16XZY-0426-SM-793BI	0.502742724641392
GTEX-16YQH-0926-SM-793BC	0.513459005528321
GTEX-17F9E-0926-SM-7IGMG	0.451400227751642
GTEX-17F9Y-1326-SM-7MGW9	0.362506003317517
GTEX-17GQL-0526-SM-72D5N	0.614115330830764
GTEX-17HGU-1026-SM-79OKL	0.523251269728024
GTEX-17HHY-1426-SM-7EWDQ	0.395214335821172
GTEX-17HII-1326-SM-7IGOB	0.708380173961134
GTEX-17JCI-1126-SM-7IGMM	0.351559977351396
GTEX-17KNJ-0826-SM-793A4	0.548508547750527
GTEX-17MF6-0726-SM-7LT8E	0.433719165112724
GTEX-18465-0926-SM-731AY	0.352252002799231
GTEX-18A66-1226-SM-7LT8G	0.715817548063016
GTEX-18A67-1226-SM-7KFRS	0.561291892155287
GTEX-18A6Q-1626-SM-7KFTA	0.428738391495851
GTEX-18D9B-1226-SM-72D6V	0.550956670678566
GTEX-18D9U-1126-SM-72D5Y	0.537481246444762
GTEX-1A3MW-1326-SM-7189P	0.449028315703642
GTEX-1A3MX-1326-SM-72D58	0.529896400925959
GTEX-1A8G6-1626-SM-7MGWO	0.329498113728291
GTEX-1AX8Z-5007-SM-AHZ36	0.561417514584713
GTEX-1AX9I-1126-SM-7EPHH	0.39463863718077
GTEX-1AX9J-1026-SM-72D6E	0.544961991318601
GTEX-1AX9K-0526-SM-73KV1	0.473786748563353
GTEX-1AYCT-0426-SM-73KVZ	0.489025164450011
GTEX-1B8KE-0126-SM-793AM	0.53983173957476
GTEX-1B8L1-0526-SM-79ONX	0.39361283808775
GTEX-1B8SG-0826-SM-7EWF7	0.422616672427484
GTEX-1B932-1026-SM-793CL	0.58415307057254
GTEX-1B97J-0726-SM-7RHG3	0.500917035156016
GTEX-1B996-1126-SM-73KWN	0.518422464376956
GTEX-1BAJH-1626-SM-73KUV	0.438083002251415
GTEX-1C2JI-0526-SM-7EWEQ	0.470238305015579
GTEX-1C64O-0826-SM-79OKZ	0.497611849625721
GTEX-1C6VQ-1126-SM-7EWET	0.356594296470382
GTEX-1CAMS-1326-SM-79OJR	0.533652377900841
GTEX-1CB4E-0526-SM-7MXTK	0.515464061850938
GTEX-1CB4G-0826-SM-7DUGF	0.449520101392024
GTEX-1CB4I-1626-SM-7RHGV	0.535387825412899
GTEX-1CB4J-0326-SM-7PBZO	0.515323159851812
GTEX-1E1VI-1326-SM-7IGQD	0.440251665913214
GTEX-1EH9U-0826-SM-7IGPT	0.345950804961789
GTEX-1EKGG-1126-SM-7MGXB	0.330921516624698
GTEX-1EMGI-1226-SM-793DD	0.563099920055981
GTEX-1EN7A-0726-SM-7PBXT	0.344857757580329
GTEX-1EU9M-1826-SM-7DUGU	0.545526964015134
GTEX-1EWIQ-1426-SM-7IGOS	0.323103398888199
GTEX-1EX96-2526-SM-7RHGW	0.312697215660921
GTEX-1F48J-1026-SM-7P8SO	0.41137556824059
GTEX-1F5PK-0326-SM-9KNUD	0.503311047495003
GTEX-1F6I4-0726-SM-7PC2P	0.478348620994579
GTEX-1F6IF-2526-SM-7P8TV	0.410788688569687
GTEX-1F75I-1126-SM-9WYUO	0.51074831331106
GTEX-1GF9U-0426-SM-7RHHA	0.502703543574054
GTEX-1GF9V-1626-SM-7PBXL	0.440332779424767
GTEX-1GL5R-0326-SM-9WYTJ	0.481071689726769
GTEX-1GMR2-1426-SM-7RHHK	0.47774405407983
GTEX-1GMR3-0326-SM-7P8QT	0.557905984517358
GTEX-1GMRU-1526-SM-9WYT5	0.655575360241029
GTEX-1GN1V-0826-SM-9KNU6	0.358309371091837
GTEX-1GN1W-0326-SM-9JGHF	0.568960096430653
GTEX-1GN2E-1326-SM-9KNVG	0.339295052276382
GTEX-1GN73-2426-SM-7RHFQ	0.499336517408094
GTEX-1GTWX-1026-SM-7P8QW	0.467982131623755
GTEX-1GZ4I-1026-SM-9KNV5	0.532660228746697
GTEX-1H11D-1226-SM-9WPQ2	0.54977605164107
GTEX-1H1CY-0326-SM-9QEIZ	0.37291955791905
GTEX-1H1ZS-1126-SM-9MQLJ	0.396044006142113
GTEX-1H23P-1226-SM-9QEJ2	0.442652815272881
GTEX-1H3NZ-1126-SM-9WYT9	0.332036061966828
GTEX-1HBPH-0126-SM-CNNQ7	0.491805934704459
GTEX-1HBPM-1226-SM-A9SM8	0.398634884105421
GTEX-1HC8U-0726-SM-ACKXL	0.520018200145105
GTEX-1HCU6-1026-SM-A9G25	0.390130596982828
GTEX-1HCU7-1326-SM-CNPPW	0.362378016805927
GTEX-1HCUA-0526-SM-A9SMH	0.544019767393133
GTEX-1HCVE-1126-SM-9WPPG	0.322472259039778
GTEX-1HFI7-0826-SM-A9G23	0.498654033870538
GTEX-1HSGN-1126-SM-CJI4G	0.480341093973203
GTEX-1HSMO-1226-SM-CL548	0.671604757104356
GTEX-1HSMQ-0226-SM-C1YQL	0.542291237211011
GTEX-1HT8W-1726-SM-CNNQB	0.337848847436087
GTEX-1I1GP-0826-SM-A96SD	0.329221759354453
GTEX-1I1GQ-1426-SM-B2LWY	0.460575221076011
GTEX-1I1GV-1326-SM-A96SE	0.352625196211223
GTEX-1I1HK-0726-SM-B2LY4	0.494501157704449
GTEX-1I6K7-0626-SM-ARL7Q	0.596087398792978
GTEX-1ICG6-0626-SM-ACKWS	0.389843275538535
GTEX-1ICLY-1326-SM-CJI47	0.398712608560735
GTEX-1ICLZ-1026-SM-A9SLF	0.399953057511201
GTEX-1IDJE-0326-SM-CM2TD	0.503106638287881
GTEX-1IDJF-0726-SM-CJI1U	0.557686428085252
GTEX-1IDJH-1026-SM-E9TKH	0.313686165624028
GTEX-1IDJI-1026-SM-A96TE	0.555058351623084
GTEX-1IDJU-0726-SM-CNPQ9	0.538026143455151
GTEX-1IKJJ-0826-SM-A96SP	0.318603573200057
GTEX-1IKK5-1526-SM-CKZPW	0.530279790427331
GTEX-1IKOE-1026-SM-ARZMF	0.538635223832174
GTEX-1IL2U-1326-SM-A9G2O	0.397331670085532
GTEX-1J8EW-0926-SM-A9G33	0.551731592472134
GTEX-1J8Q2-1226-SM-A9G2W	0.355940123118583
GTEX-1J8Q3-1226-SM-CKZPT	0.535160773827367
GTEX-1J8QM-0426-SM-AHZ3X	0.590878454655908
GTEX-1JJ6O-2126-SM-CNNP6	0.394911527599435
GTEX-1JJE9-1426-SM-ARL8P	0.565875624125562
GTEX-1JJEA-0826-SM-CL53T	0.428571262318755
GTEX-1JK1U-0526-SM-CYPSQ	0.49144986062711
GTEX-1JMLX-1626-SM-ARZMV	0.514434843297313
GTEX-1JMOU-0226-SM-CNNPD	0.343574369565038
GTEX-1JMPZ-1426-SM-CJI3C	0.503312204847038
GTEX-1JMQK-0626-SM-D4P2R	0.516838123924708
GTEX-1JN1M-1026-SM-CNPOS	0.382312613747497
GTEX-1JN6P-1126-SM-CKZON	0.292411169651269
GTEX-1K9T9-1126-SM-D3L9E	0.545141819391077
GTEX-1KANC-0426-SM-CXZK5	0.505897158018853
GTEX-1KD4Q-0726-SM-DIPGE	0.309580770868154
GTEX-1KD5A-1026-SM-CY8I8	0.517581867613937
GTEX-1KXAM-1326-SM-E9TJW	0.529618767382645
GTEX-1L5NE-0426-SM-E9TIX	0.523300766798676
GTEX-1LB8K-1026-SM-DHXJJ	0.36026502479501
GTEX-1LC47-1026-SM-D3LAH	0.548069860107933
GTEX-1LG7Y-1226-SM-CXZKD	0.353157443758742
GTEX-1LGOU-0726-SM-E9TIY	0.528665563986953
GTEX-1LGRB-1126-SM-CNPP2	0.527296009016678
GTEX-1LH75-0426-SM-E9TJF	0.597978137430685
GTEX-1LSNM-0526-SM-DIPG6	0.51912577551977
GTEX-1LVA9-0926-SM-EVR5G	0.31746438505206
GTEX-1LVAN-1726-SM-CNNR1	0.502774400822476
GTEX-1M5QR-1026-SM-DHXK9	0.463374288249836
GTEX-1MCC2-0326-SM-EV7AK	0.497402794410173
GTEX-1MJIX-0326-SM-EVR42	0.406402869621527
GTEX-1MUQO-1226-SM-E9TJK	0.545350428655995
GTEX-1N2EF-2826-SM-E6CQF	0.453167359823571
GTEX-1NV8Z-1526-SM-DTX8X	0.328065357411506
GTEX-1O97I-0826-SM-E8VNE	0.315326616714287
GTEX-1O9I2-1126-SM-DTXEA	0.599230107358582
GTEX-1OFPY-1026-SM-EXUSO	0.500519852735008
GTEX-1OKEX-0726-SM-DPRYE	0.508549409052114
GTEX-1POEN-0626-SM-EVR4B	0.547529987015032
GTEX-1PPGY-1126-SM-E76OU	0.456727832091985
GTEX-1PPH7-2026-SM-E9J3N	0.758568321315534
GTEX-1PWST-1026-SM-DTXF2	0.4478890630057
GTEX-1QCLZ-0926-SM-E6CQZ	0.520433136165151
GTEX-1QP29-1526-SM-EXUSY	0.552802885277174
GTEX-1QP2A-1126-SM-EVR3H	0.521135522245073
GTEX-1QPFJ-1026-SM-E6CR6	0.560212342635493
GTEX-1R7EV-0326-SM-E76PA	0.433357120515867
GTEX-1R9JW-0526-SM-EWRNK	0.489389807900055
GTEX-1R9K4-1326-SM-DTX8G	0.52192837225616
GTEX-1R9K5-1326-SM-E6CPR	0.525674023631248
GTEX-1R9PO-0326-SM-DTXA1	0.549133877044731
GTEX-1RAZS-0826-SM-E76QP	0.322505293560044
GTEX-1RB15-0326-SM-E6CQB	0.534475425683598
GTEX-1RMOY-0626-SM-E9TIE	0.520021427046421
GTEX-1RQEC-0926-SM-EWROG	0.525911156667561
GTEX-1S3DN-0726-SM-E9TIO	0.500980330439713
GTEX-N7MS-0826-SM-2HML4	0.51413835107038
GTEX-N7MT-1326-SM-2I3FV	0.330638875596785
GTEX-NFK9-0926-SM-2HMJU	0.427571099920838
GTEX-NPJ8-0426-SM-2HMK6	0.49285686441333
GTEX-O5YT-0326-SM-32PKA	0.530970558999664
GTEX-O5YV-0326-SM-2I5H2	0.518580011435029
GTEX-O5YW-0326-SM-2I5EI	0.455842041992146
GTEX-OHPK-0326-SM-2HMJO	0.471134905650071
GTEX-OHPL-0326-SM-33HC8	0.428046960678584
GTEX-OHPM-0326-SM-33HCA	0.439955318198331
GTEX-OIZF-0326-SM-3MJGY	0.505436527168275
GTEX-OIZG-1126-SM-2HMIU	0.417695052323944
GTEX-OIZH-0326-SM-2HMKC	0.532263192008796
GTEX-OIZI-0926-SM-E6CHF	0.579291871281808
GTEX-OOBJ-0326-SM-33HBO	0.492582020537738
GTEX-OXRK-0826-SM-2HMK7	0.537408764651077
GTEX-OXRL-0326-SM-2I3F2	0.495673978686756
GTEX-OXRO-2026-SM-2YUMZ	0.355764555014165
GTEX-P44G-0826-SM-2I5ES	0.351037694868185
GTEX-P44H-0726-SM-48TBT	0.49027484978203
GTEX-P4PP-0326-SM-33HC4	0.40578339650789
GTEX-P4PQ-0326-SM-2HMJ8	0.496993652887215
GTEX-P4QS-0326-SM-2I3EU	0.670071001835301
GTEX-P78B-0426-SM-2I5F5	0.519891728647151
GTEX-PLZ5-0626-SM-2I5F8	0.480549511667707
GTEX-POMQ-0326-SM-2I5FO	0.502395201003092
GTEX-PSDG-0926-SM-2I5FP	0.474303381298653
GTEX-PVOW-0426-SM-5MR5R	0.41617172690956
GTEX-PWCY-0526-SM-5P9HG	0.549203654513363
GTEX-PX3G-0326-SM-2I3EO	0.494836377619932
GTEX-Q2AH-0526-SM-2I3ED	0.511106456193917
GTEX-QDVJ-0426-SM-2I5FW	0.535292325404501
GTEX-QDVN-0326-SM-2I3FS	0.543812438436496
GTEX-QEG4-0426-SM-33HC3	0.494016083966322
GTEX-QEG5-0926-SM-2TC64	0.575462040139022
GTEX-QEL4-0926-SM-3GAD1	0.507070339246087
GTEX-QESD-0526-SM-2I5G5	0.488233636566557
GTEX-QLQ7-0526-SM-2I5G3	0.498850632420382
GTEX-QMRM-0526-SM-2I5GA	0.481730829819622
GTEX-QV44-0526-SM-2S1RE	0.522300970836013
GTEX-QVJO-1926-SM-2S1QZ	0.352621718928388
GTEX-R45C-0926-SM-3GAD4	0.40609111459716
GTEX-R53T-0926-SM-3GADH	0.53115512680559
GTEX-R55C-0326-SM-3GAF1	0.440920565532786
GTEX-R55E-1026-SM-2TC5S	0.494702722030943
GTEX-R55G-0526-SM-2TC5O	0.605297431083634
GTEX-REY6-1026-SM-2TF4Y	0.453592988817463
GTEX-RN64-0826-SM-2TC62	0.342650087051859
GTEX-RNOR-0826-SM-2TF5C	0.486686003454263
GTEX-RTLS-0826-SM-2TF5Q	0.415429972325104
GTEX-RU72-0326-SM-2TF5T	0.557439674678987
GTEX-RUSQ-0526-SM-2TF72	0.472394688829819
GTEX-RWS6-0326-SM-2XCAP	0.442155147998847
GTEX-RWSA-0626-SM-2XCBD	0.469331187236522
GTEX-S32W-0626-SM-2XCBG	0.521831860588171
GTEX-S33H-0526-SM-COH1W	0.376907896412754
GTEX-SE5C-0626-SM-2XCDV	0.529133820862243
GTEX-SIU8-0826-SM-2XCDQ	0.473326889643511
GTEX-SNMC-0126-SM-2XCFO	0.498649039295764
GTEX-SUCS-0326-SM-32PLL	0.586133231767122
GTEX-T2IS-0426-SM-32QPE	0.342544074042299
GTEX-T6MN-0926-SM-32PLX	0.558088155429805
GTEX-U3ZH-0326-SM-3DB7A	0.471058704418917
GTEX-U3ZN-1426-SM-3DB87	0.561719177882516
GTEX-U4B1-0326-SM-3DB8K	0.540316339132171
GTEX-U8XE-1126-SM-3DB8W	0.535610262257941
GTEX-UJHI-0426-SM-3DB8Y	0.5283092608264
GTEX-UJMC-0526-SM-3GAE3	0.549285804959542
GTEX-UPK5-0326-SM-CYPR4	0.519586421318152
GTEX-V1D1-0526-SM-4JBGW	0.449157398419796
GTEX-V955-0726-SM-3GAFG	0.472560611040288
GTEX-WEY5-0426-SM-3GIKT	0.462410113656169
GTEX-WFG7-0726-SM-3GIKO	0.524315019713229
GTEX-WFG8-0626-SM-3GILJ	0.503900618440217
GTEX-WFON-0326-SM-3GIKX	0.470714337098636
GTEX-WH7G-0426-SM-3NMBJ	0.518564324710649
GTEX-WHPG-0826-SM-3NMBF	0.495344443737167
GTEX-WHSE-0926-SM-3NMBS	0.52157066815638
GTEX-WHWD-0426-SM-3LK83	0.572394998881751
GTEX-WI4N-0626-SM-3TW8Z	0.460272934246642
GTEX-WK11-0826-SM-EZ6LH	0.313122206743709
GTEX-WL46-0926-SM-3LK7T	0.456304118729816
GTEX-WQUQ-1426-SM-3MJFD	0.468105743432339
GTEX-WRHU-1226-SM-4E3IJ	0.327943949737552
GTEX-WWYW-1326-SM-3NB2S	0.419546704952195
GTEX-WY7C-0526-SM-3NB3D	0.543728670854348
GTEX-WYJK-1026-SM-3NM8W	0.525117934292789
GTEX-WZTO-1326-SM-3NM8X	0.518471386908807
GTEX-X15G-0426-SM-4PQZ6	0.518058429673887
GTEX-X261-1426-SM-4PQZ1	0.310908181448003
GTEX-X3Y1-0426-SM-3P5Z4	0.501520897893159
GTEX-X8HC-1626-SM-46MWE	0.455901104690336
GTEX-XBEC-1326-SM-4AT69	0.33026256387524
GTEX-XBED-0526-SM-47JY3	0.512870518929634
GTEX-XGQ4-0326-SM-4GIEE	0.490694485170745
GTEX-XPT6-0126-SM-4B65S	0.472302221393196
GTEX-XPVG-0826-SM-4B654	0.453982022843542
GTEX-XQ3S-0626-SM-4BOOB	0.502555428084487
GTEX-XQ8I-0126-SM-4BOPL	0.446514559452809
GTEX-XV7Q-0826-SM-4BRV7	0.615154855049511
GTEX-XXEK-0926-SM-4BRWH	0.460219851206305
GTEX-Y114-0226-SM-4TT8W	0.496621621615081
GTEX-Y3I4-0626-SM-4TT7A	0.466369624488123
GTEX-Y3IK-0826-SM-51MT8	0.561539344562577
GTEX-Y5V5-0626-SM-4VBPX	0.442124834641576
GTEX-Y5V6-0826-SM-4VBRU	0.480032725377759
GTEX-Y8E4-0326-SM-4VBRR	0.44818220841079
GTEX-YB5K-0126-SM-5IFJ2	0.527600977194381
GTEX-YEC3-0726-SM-CMKFH	0.48268540198052
GTEX-YEC4-0326-SM-4W216	0.512788152532518
GTEX-YF7O-0426-SM-5P9FS	0.583240903873776
GTEX-YFC4-0526-SM-5ZZVI	0.488846570887573
GTEX-YJ8O-0926-SM-EAZ2Z	0.335873690917891
GTEX-ZAB4-1026-SM-5HL7T	0.465290322594427
GTEX-ZAB5-0226-SM-5CVMH	0.517116085409042
GTEX-ZAJG-0826-SM-5PNVA	0.539564662459146
GTEX-ZDTS-1326-SM-6LLHE	0.462638580812203
GTEX-ZDTT-0726-SM-4WKFK	0.512210093973645
GTEX-ZDXO-0726-SM-57WBT	0.476023724668315
GTEX-ZDYS-0226-SM-5HL4K	0.496499649729937
GTEX-ZEX8-0426-SM-DO92Y	0.51457402711912
GTEX-ZF29-0226-SM-4WKHO	0.474238095946743
GTEX-ZF2S-1026-SM-9QEGK	0.519837840865508
GTEX-ZF3C-1226-SM-4WWCB	0.324888978971878
GTEX-ZG7Y-0926-SM-5EQ6O	0.494139023156157
GTEX-ZGAY-0326-SM-57WF5	0.501929030155879
GTEX-ZLFU-0226-SM-4WWFH	0.501478294838037
GTEX-ZPCL-0426-SM-DNZZ4	0.533233358529127
GTEX-ZPIC-0826-SM-4WWFJ	0.557627812395307
GTEX-ZPU1-0626-SM-4YCDM	0.473286982910478
GTEX-ZQUD-1526-SM-7IGO2	0.43004427942593
GTEX-ZTPG-1226-SM-4YCDO	0.525172926272867
GTEX-ZUA1-0826-SM-4YCDL	0.323490165985094
GTEX-ZV7C-0326-SM-57WB1	0.522135566046284
GTEX-ZVT2-1026-SM-5GU55	0.505600289370584
GTEX-ZVZP-0226-SM-5NQ73	0.497454250715664
GTEX-ZYFC-1126-SM-5E44W	0.422152517278106
GTEX-ZYFG-0426-SM-5E43M	0.49186370731759
GTEX-ZYT6-1726-SM-5E44P	0.316586656622832
GTEX-ZYW4-0926-SM-59HJS	0.417976702802764
GTEX-ZZPU-0926-SM-5GZYT	0.530471075649827
