## Additional file 6 for "Transcriptome diversity is a systematic source of bias in RNA-sequencing data": gtex_Kidney_Cortex.txt

sample_id	transcriptome_diversity
GTEX-11GS4-2326-SM-5A5KS	0.465034641636531
GTEX-11OF3-1326-SM-5N9FJ	0.419256091894369
GTEX-11TTK-1926-SM-5PNW8	0.753276765815384
GTEX-12696-0926-SM-5FQTV	0.601666870174118
GTEX-12WSG-0826-SM-5EQ5A	0.530770384358841
GTEX-13112-2126-SM-5GCO4	0.570990511250635
GTEX-1399S-0526-SM-5IJG8	0.659782449375654
GTEX-13NYB-1726-SM-5N9G2	0.600720094206537
GTEX-13O1R-2526-SM-5N9FW	0.468416439278003
GTEX-13OVI-1126-SM-5KLZF	0.682094891725563
GTEX-13OVL-1826-SM-5KLZR	0.497098462028585
GTEX-13OW6-1826-SM-5N9F9	0.414474990650094
GTEX-13RTJ-2226-SM-5S2Q1	0.580327580990818
GTEX-145MN-0326-SM-5QGQI	0.659514761701853
GTEX-147F4-2626-SM-5Q5CS	0.614023606663108
GTEX-1497J-0826-SM-5NQAJ	0.567340575916083
GTEX-14C39-2126-SM-664OH	0.451806618396365
GTEX-14C5O-2026-SM-5YYB1	0.466110546668262
GTEX-14E6D-2526-SM-5YYA9	0.496344156346143
GTEX-15CHQ-2126-SM-6871M	0.467128144576173
GTEX-15DYW-2026-SM-6AJBD	0.413381736599623
GTEX-16MT8-1926-SM-7EPGL	0.507680692241676
GTEX-17F96-1926-SM-7MGWY	0.475626379270703
GTEX-17F97-1926-SM-7IGM4	0.757157963205434
GTEX-17HHY-2326-SM-7KFSR	0.417833946387659
GTEX-1A3MW-2226-SM-73KUX	0.677178181889391
GTEX-1A8FM-2026-SM-7P8RN	0.416483480862962
GTEX-1AX8Z-2326-SM-731CR	0.688799563001743
GTEX-1BAJH-1826-SM-731DA	0.48954574401288
GTEX-1C6VQ-2326-SM-7IGN1	0.43378512839221
GTEX-1CB4J-1926-SM-7MGX8	0.516782451430517
GTEX-1E2YA-1626-SM-7MGXS	0.437787854062117
GTEX-1EKGG-2226-SM-7IGOA	0.458803480341044
GTEX-1F48J-2226-SM-7MXTN	0.446502010942467
GTEX-1GF9V-1926-SM-9JGHE	0.424014733849423
GTEX-1GF9W-1326-SM-7P8PX	0.48193419286323
GTEX-1GMR3-2426-SM-7MXV2	0.43537122843071
GTEX-1GN1U-2126-SM-AHZ4J	0.397982430069296
GTEX-1GTWX-1826-SM-9QEHG	0.49112127185818
GTEX-1H3NZ-2126-SM-9WPQ6	0.469219161136784
GTEX-1H3VY-1926-SM-9JGHJ	0.527820196305931
GTEX-1HB9E-1826-SM-D4P33	0.636477695789519
GTEX-1HBPI-2026-SM-CE6RZ	0.448719232373941
GTEX-1HCU7-1826-SM-A9G2A	0.389710241521952
GTEX-1I1GP-1926-SM-CNNQU	0.406243154326464
GTEX-1IKK5-0926-SM-A9G2U	0.498485770108756
GTEX-1IL2V-1826-SM-ARU7R	0.64049287853111
GTEX-1J1OQ-1426-SM-AHZ3P	0.51496987389222
GTEX-1JJ6O-2526-SM-AHZ3J	0.391127402732875
GTEX-1JMLX-1526-SM-AHZ3N	0.43137439625432
GTEX-1JMPZ-1226-SM-ARU8Y	0.700966300808603
GTEX-1JMQJ-1726-SM-E9U4V	0.610094736793008
GTEX-1JMQK-1926-SM-CJI3B	0.576372802140456
GTEX-1K9T9-1826-SM-CXZK2	0.516122298078153
GTEX-1KWVE-0826-SM-CXZKO	0.446429270519986
GTEX-1LG7Y-2726-SM-D5OVW	0.450625270535742
GTEX-1MUQO-2526-SM-E9TJN	0.69722195988321
GTEX-1N2DW-1826-SM-EAZ54	0.746684576125094
GTEX-1N2EF-1426-SM-EXUSH	0.466419524361834
GTEX-1NV8Z-2226-SM-EXOJ2	0.474924308233847
GTEX-1OJC4-2326-SM-DTXA5	0.609620367584814
GTEX-1PWST-2226-SM-EVR3G	0.664516702313185
GTEX-1QP6S-1526-SM-EXUSG	0.475895571399041
GTEX-1R9PO-1626-SM-E6CPT	0.70902209390331
GTEX-NPJ8-2226-SM-3TW8D	0.399239737384406
GTEX-O5YV-1226-SM-EV795	0.504218949262691
GTEX-P4QS-1126-SM-3NMD5	0.511119245246101
GTEX-QDT8-1726-SM-EYYV6	0.552454400443317
GTEX-QDVN-1626-SM-48TZC	0.534667527961506
GTEX-QLQW-1626-SM-CMKFE	0.607455797210764
GTEX-REY6-1826-SM-EAZAT	0.407741336347269
GTEX-RN64-1626-SM-48FD7	0.722598390896928
GTEX-S33H-1426-SM-EZ6L7	0.429562491049681
GTEX-T5JC-1526-SM-4DM68	0.46641053749978
GTEX-T6MN-1826-SM-EXOHN	0.580599490460484
GTEX-XPVG-0526-SM-4B65N	0.570696667332431
GTEX-Y5V5-1226-SM-EYYVP	0.456318769742903
GTEX-Y5V6-2026-SM-5IFHO	0.465120917191505
GTEX-ZC5H-1726-SM-5HL7X	0.454840971642664
GTEX-ZDXO-0226-SM-4WKH7	0.398355104160602
GTEX-ZE9C-1426-SM-4WKGM	0.725022059343458
GTEX-ZLFU-0926-SM-5P9F8	0.67188638455067
GTEX-ZVZP-0926-SM-5GIDB	0.59179989231044
GTEX-ZYFG-1626-SM-5GZYY	0.598256206981698
GTEX-ZYT6-2226-SM-5GIC9	0.610181133100981
