## Additional file 6 for "Transcriptome diversity is a systematic source of bias in RNA-sequencing data": gtex_Kidney_Medulla.txt

sample_id	transcriptome_diversity
GTEX-R55E-2026-SM-EZ6L1	0.629316521284396
GTEX-RU72-1926-SM-EAZ3F	0.523664426055966
GTEX-T5JC-1626-SM-EZ6KW	0.591554982835075
GTEX-TKQ2-0626-SM-EZ6LB	0.548127627220047
