## Additional file 6 for "Transcriptome diversity is a systematic source of bias in RNA-sequencing data": gtex_Liver.txt

sample_id	transcriptome_diversity
GTEX-11DXY-0526-SM-5EGGQ	0.509027799557237
GTEX-11DXZ-0126-SM-5EGGY	0.55445804426632
GTEX-11EQ9-0526-SM-5A5JZ	0.583117103880919
GTEX-11GSP-0626-SM-5986T	0.463573265773861
GTEX-11NUK-1226-SM-5P9GM	0.499290325914306
GTEX-11NV4-1326-SM-5HL6V	0.500980944727376
GTEX-11OF3-0726-SM-5BC4Z	0.541944321533114
GTEX-11TT1-1726-SM-5EQLJ	0.649364064226664
GTEX-11TUW-1726-SM-5BC5C	0.531325554122294
GTEX-11WQC-0726-SM-5EQMR	0.552408349310151
GTEX-11ZTS-1426-SM-5EQMM	0.49066733111207
GTEX-11ZUS-2526-SM-59872	0.447909969056483
GTEX-11ZVC-0726-SM-5FQT9	0.496703121662088
GTEX-1212Z-0226-SM-59HLF	0.55393492845455
GTEX-12696-0826-SM-5EGGE	0.53584355945005
GTEX-1269C-0626-SM-5FQSS	0.51474797542397
GTEX-12KS4-1326-SM-5LUB3	0.588018875947874
GTEX-12WSD-1426-SM-5GCN9	0.539822982390232
GTEX-12WSG-0626-SM-5FQTQ	0.615099553683929
GTEX-12WSI-0226-SM-5GCNA	0.497808421475996
GTEX-12WSL-0226-SM-5CVMJ	0.550220351395109
GTEX-12WSM-0726-SM-5GCOW	0.485698468520718
GTEX-12ZZZ-1326-SM-59HKW	0.337503413710083
GTEX-13112-1426-SM-5EGH8	0.464869995021227
GTEX-13113-1326-SM-5GCOI	0.556141740109947
GTEX-131XE-0326-SM-5LZVO	0.610342040939158
GTEX-131XH-0626-SM-5LZWH	0.476350722207945
GTEX-131YS-1626-SM-5HL6C	0.497060406990073
GTEX-132AR-0426-SM-5IFH8	0.652094145471317
GTEX-132NY-0926-SM-5P9G3	0.570079015135658
GTEX-1399R-1226-SM-5P9GF	0.593256424747319
GTEX-1399T-0826-SM-5IFES	0.565236411004197
GTEX-139TS-1426-SM-5IFJD	0.58787480714987
GTEX-139TU-0826-SM-5IJFG	0.539291189792842
GTEX-139YR-0226-SM-5IFEM	0.586611394914539
GTEX-13FLV-0326-SM-5N9DJ	0.558341876477069
GTEX-13FTW-1126-SM-5J2NV	0.580936286932602
GTEX-13FTZ-0726-SM-5IFFY	0.498849985606779
GTEX-13N11-0926-SM-5IJG2	0.586042128455561
GTEX-13N2G-0926-SM-5IFGJ	0.503399445475918
GTEX-13NYB-1026-SM-5IFH3	0.528290275592023
GTEX-13NZ9-1326-SM-5MR3V	0.609503734238633
GTEX-13NZB-0626-SM-5IFH6	0.503590058382584
GTEX-13O1R-2026-SM-5KM3N	0.610799486865595
GTEX-13O3O-1826-SM-5IFGW	0.48217988715354
GTEX-13OW6-2626-SM-5IFF2	0.560380132365918
GTEX-13PVQ-1526-SM-5IFEQ	0.565421847967528
GTEX-13PVR-0126-SM-5S2PY	0.572269363562369
GTEX-13QJC-0726-SM-5RQJK	0.487276696018581
GTEX-13SLX-1226-SM-5S2Q6	0.646925045009906
GTEX-13VXU-0926-SM-5IFFH	0.496759805055943
GTEX-13X6J-1826-SM-5TDCT	0.382863210651687
GTEX-144GL-1426-SM-79OMA	0.442230360859481
GTEX-144GM-1326-SM-5LU5E	0.56900874072542
GTEX-145LU-1326-SM-5LU9N	0.464864148981293
GTEX-145MF-0826-SM-5QGQA	0.579485799269245
GTEX-145MO-2326-SM-5NQ9K	0.492002264314921
GTEX-146FH-1526-SM-5NQBU	0.605948060490687
GTEX-14753-1626-SM-5NQ9L	0.522863886718847
GTEX-147F4-1426-SM-5LUA8	0.552744593321434
GTEX-147GR-1326-SM-7IGLB	0.49859088904497
GTEX-147JS-1126-SM-5RQIW	0.5228117499908
GTEX-148VI-0626-SM-5TDDH	0.560735918705559
GTEX-1497J-0726-SM-5Q5D1	0.559853270704357
GTEX-14A5I-1726-SM-5QGQ5	0.525920553096424
GTEX-14AS3-0126-SM-5Q5F4	0.60220888575861
GTEX-14BIL-1326-SM-79OMR	0.562177679073157
GTEX-14C38-1526-SM-5RQJ7	0.54080457357739
GTEX-14DAQ-1726-SM-5S2R2	0.567177718690315
GTEX-14E1K-0326-SM-5S2PE	0.578782176117585
GTEX-14E7W-1526-SM-6871X	0.549090215925594
GTEX-14JG1-1626-SM-664NH	0.531731106819333
GTEX-14PHX-0526-SM-664NW	0.589496668979286
GTEX-14PJO-1726-SM-68719	0.47615734499506
GTEX-14XAO-0226-SM-68728	0.570634053534003
GTEX-15DYW-1326-SM-6LPIV	0.55570889450337
GTEX-15ER7-1826-SM-6LLI7	0.49266450322063
GTEX-15RJ7-2026-SM-6LPJ4	0.58889587760038
GTEX-15RJE-1126-SM-6LPI5	0.504921956297247
GTEX-15SHU-1826-SM-7KUKS	0.481311444814947
GTEX-15SZO-1226-SM-6LPIP	0.490895624924907
GTEX-17EVP-1026-SM-7IGOZ	0.509479236484022
GTEX-17F96-1226-SM-79OK2	0.569643712851729
GTEX-17HGU-1826-SM-7IGQM	0.496070788087557
GTEX-17HHE-0126-SM-79398	0.652493583539575
GTEX-17HII-1026-SM-7IGLY	0.547056627513669
GTEX-17MF6-1126-SM-7DUFS	0.598535064015621
GTEX-18465-1626-SM-7LG6N	0.48984286928103
GTEX-18A66-2026-SM-7189C	0.567123200837739
GTEX-18A6Q-2026-SM-718AQ	0.556820683181922
GTEX-18A7A-1526-SM-72D69	0.58325784211539
GTEX-18D9B-1526-SM-7KFRK	0.601401530606574
GTEX-1A32A-0826-SM-72D5C	0.579257389017549
GTEX-1A8FM-1226-SM-7IGMD	0.5170909072765
GTEX-1A8G7-1126-SM-731ED	0.538785515219227
GTEX-1AMFI-0826-SM-731DV	0.607323161956746
GTEX-1AX8Z-1026-SM-7189R	0.592888442631635
GTEX-1AX9I-1626-SM-72D5D	0.477617766753846
GTEX-1B8L1-0726-SM-7P8RT	0.530184349590969
GTEX-1B8SG-1326-SM-79ONT	0.574635742212537
GTEX-1B932-1426-SM-793AN	0.601463488257096
GTEX-1B933-1226-SM-731DW	0.514491871265908
GTEX-1B996-1426-SM-7EPIA	0.554220967935458
GTEX-1BAJH-1526-SM-7RHGI	0.576892068816646
GTEX-1C6VQ-1626-SM-79OO1	0.597203541259381
GTEX-1CAMQ-1426-SM-7MKFL	0.466401353438267
GTEX-1CB4F-1726-SM-7MGXH	0.626403504296824
GTEX-1CB4J-0726-SM-7IGN8	0.536716701126056
GTEX-1E2YA-1226-SM-7MGY3	0.547700864865943
GTEX-1EH9U-1126-SM-7IGLU	0.54092419616534
GTEX-1EKGG-1226-SM-7IGNO	0.492125345438152
GTEX-1EN7A-2026-SM-7MGY4	0.554718517805381
GTEX-1EWIQ-0726-SM-7MKFW	0.507754009506313
GTEX-1F75A-1626-SM-9JGGT	0.390161098529982
GTEX-1GF9V-1226-SM-7MKGY	0.478243127778406
GTEX-1GF9W-0826-SM-7MKHI	0.587242139898515
GTEX-1GF9X-0426-SM-7MKHN	0.549931529048475
GTEX-1GN1U-0926-SM-9WPPY	0.556867963473836
GTEX-1GN2E-0926-SM-9WPOH	0.531882244916874
GTEX-1GN73-1126-SM-9OSW5	0.531461704721758
GTEX-1GZ4I-1526-SM-9OSW9	0.570643531603321
GTEX-1H11D-0826-SM-9OSWB	0.604800563819793
GTEX-1HB9E-0626-SM-AHZ4K	0.568745577682787
GTEX-1HBPH-2626-SM-A96TV	0.522345041969726
GTEX-1HBPI-1026-SM-AHZ4N	0.500779048287607
GTEX-1HCU7-1726-SM-B2LX9	0.5397480231891
GTEX-1HCVE-1526-SM-B2LWW	0.549591926877401
GTEX-1HT8W-0826-SM-C1YRJ	0.543370893814732
GTEX-1I1GR-1526-SM-CNNQE	0.447849352671823
GTEX-1I1HK-1126-SM-AHZ2L	0.489204451326249
GTEX-1ICG6-1026-SM-B2LY6	0.590278855509042
GTEX-1ICLY-1526-SM-C1YS4	0.546320944729118
GTEX-1IKJJ-1526-SM-C1YSC	0.540021016059859
GTEX-1IKK5-0326-SM-C1YPY	0.608729816010083
GTEX-1J8EW-1626-SM-C1YQ8	0.509403577865992
GTEX-1JJ6O-0826-SM-CXZJL	0.5287292454454
GTEX-1JJEA-1526-SM-CNNPK	0.518445711250968
GTEX-1JMLX-1326-SM-CXZJO	0.550015065056044
GTEX-1K9T9-0726-SM-CXZJZ	0.568294736002
GTEX-1KAFJ-0726-SM-CXZKF	0.55252332880414
GTEX-1KANB-2226-SM-DHXJW	0.564271300659051
GTEX-1KD4Q-1526-SM-D4P3L	0.447062873179824
GTEX-1KD5A-1226-SM-CXZK7	0.577166832495204
GTEX-1KWVE-0326-SM-EV7AF	0.516562783313188
GTEX-1LGRB-0626-SM-CNNQH	0.594243876130518
GTEX-1LH75-0926-SM-EAZ5C	0.577364831447677
GTEX-1MJIX-0726-SM-DPRYP	0.451014564752865
GTEX-1NV8Z-1626-SM-DPRYT	0.546617130580025
GTEX-1PBJJ-0626-SM-DPRYO	0.518104817922473
GTEX-1PIIG-1326-SM-EXOIR	0.41395426811399
GTEX-1QCLZ-1226-SM-EAZ49	0.601879180287478
GTEX-1QP66-0226-SM-DPRXS	0.543052419965429
GTEX-1QP6S-1326-SM-DPRZ8	0.560623442898293
GTEX-1QPFJ-1126-SM-E9U5V	0.621451995326832
GTEX-1R9JW-0826-SM-DPRZJ	0.570245615314585
GTEX-1RQEC-1126-SM-EAZ5E	0.42672695927412
GTEX-1S5VW-1826-SM-EAZ53	0.459718819208097
GTEX-1S82Y-1026-SM-EV7BJ	0.442605769307475
GTEX-O5YT-0826-SM-3TW8N	0.696339005390849
GTEX-O5YV-0726-SM-EV798	0.577734826275768
GTEX-OIZF-0826-SM-3MJGO	0.622996681968178
GTEX-OOBJ-0826-SM-3NB2K	0.594188607420398
GTEX-P44G-1126-SM-3NM9D	0.467744350704697
GTEX-P78B-1326-SM-3P611	0.586347205951673
GTEX-PX3G-0826-SM-48TZS	0.585126741717839
GTEX-Q2AG-1126-SM-48U1P	0.483551513662804
GTEX-Q734-0326-SM-48U15	0.619795109303503
GTEX-QDVN-0826-SM-48TZ2	0.637543634449834
GTEX-QEG4-1826-SM-CKZN9	0.540723168585847
GTEX-QEL4-1226-SM-447A4	0.619850070701374
GTEX-QESD-2026-SM-447BI	0.583283696526212
GTEX-QV44-0326-SM-C1YQX	0.590681250277793
GTEX-R53T-0326-SM-48FEC	0.670072038042351
GTEX-REY6-1226-SM-48FDR	0.611698097228259
GTEX-RM2N-1926-SM-48FCU	0.596869313140863
GTEX-RN64-1826-SM-48FDV	0.524714589790524
GTEX-RNOR-1426-SM-48FDJ	0.50781901375775
GTEX-RTLS-1326-SM-46MUN	0.560952863584094
GTEX-RU72-1426-SM-46MUF	0.53474247999937
GTEX-RWSA-1426-SM-47JXA	0.536867065606606
GTEX-S32W-1926-SM-4AD63	0.6287180278663
GTEX-S33H-1626-SM-4AD68	0.574670817933747
GTEX-S4Z8-0526-SM-4AD4T	0.58263463048508
GTEX-SJXC-1226-SM-4DM78	0.498220684655477
GTEX-T6MN-1226-SM-3NMA5	0.523023308843784
GTEX-TKQ2-1726-SM-4DXUP	0.583187848046892
GTEX-U3ZN-0226-SM-3DB8D	0.568625822197121
GTEX-U8XE-1526-SM-4E3HT	0.59488486520826
GTEX-UPK5-1426-SM-4JBHH	0.588411509135243
GTEX-UTHO-2426-SM-4JBHD	0.63983805756801
GTEX-VUSG-0126-SM-4KL1X	0.570877162348557
GTEX-WFON-1726-SM-4LVMQ	0.570568421908614
GTEX-WK11-1326-SM-4OOSI	0.372110511663756
GTEX-WQUQ-1926-SM-4OOSA	0.540749568900052
GTEX-WVLH-2126-SM-EYYWD	0.479694192270402
GTEX-WY7C-0726-SM-4ONCB	0.612476040098032
GTEX-WYVS-1926-SM-4PQZ2	0.5834381156925
GTEX-WZTO-0626-SM-4PQYY	0.485229460662368
GTEX-X261-1726-SM-4PQYT	0.499711478635119
GTEX-X3Y1-2726-SM-4PQZH	0.551492472075517
GTEX-X4EO-1126-SM-4QARQ	0.511964186872277
GTEX-X4EP-1026-SM-4QAS5	0.571008354566222
GTEX-X4XY-1626-SM-46MVN	0.572859263851307
GTEX-XBEC-1526-SM-4AT68	0.480675455063282
GTEX-XXEK-1126-SM-4BRUX	0.612820403680056
GTEX-Y111-0726-SM-EYYVM	0.477404822684805
GTEX-Y5LM-0426-SM-4VBRO	0.620930231811586
GTEX-Y5V5-0926-SM-4VBPZ	0.567680304031069
GTEX-YB5E-0326-SM-5IFHU	0.642996895112007
GTEX-YEC4-0826-SM-5P9FV	0.547600875689324
GTEX-YECK-1926-SM-4W21H	0.512154716219507
GTEX-YFC4-1526-SM-5IFJS	0.554088000448765
GTEX-Z9EW-0426-SM-5CVM9	0.572548078547306
GTEX-ZAB4-0826-SM-5LU9D	0.557134888196508
GTEX-ZAB5-0426-SM-5CVMI	0.575977371133422
GTEX-ZEX8-0826-SM-4WKHK	0.593657797671973
GTEX-ZF29-2026-SM-DNZYW	0.581990275576442
GTEX-ZF2S-3026-SM-4WWCH	0.583971742072545
GTEX-ZPU1-0826-SM-57WG2	0.590862215938769
GTEX-ZTPG-1426-SM-51MT3	0.643386105084951
GTEX-ZVP2-0626-SM-51MSO	0.563838807404174
GTEX-ZVT3-1626-SM-5GU66	0.55487827215991
GTEX-ZVT4-0626-SM-5E45T	0.513151752978896
GTEX-ZYT6-0626-SM-5E45V	0.537408542565789
GTEX-ZYY3-0626-SM-5NQ6W	0.587322949625751
GTEX-ZZPU-0426-SM-5GZYH	0.578925443827335
