## Additional file 6 for "Transcriptome diversity is a systematic source of bias in RNA-sequencing data": gtex_Lung.txt

sample_id	transcriptome_diversity
GTEX-111CU-0326-SM-5GZXO	0.712822099037696
GTEX-111FC-1126-SM-5GZWU	0.751556143810043
GTEX-111VG-0726-SM-5GIDC	0.768111457681899
GTEX-111YS-0626-SM-5GZXV	0.733039049816231
GTEX-1122O-0126-SM-5GICA	0.724140716770146
GTEX-1128S-0726-SM-5N9D6	0.740073900156121
GTEX-117YW-0526-SM-5H11C	0.745863458217696
GTEX-117YX-1326-SM-5H125	0.742297239619153
GTEX-11DXX-0626-SM-5Q5AG	0.722017131575241
GTEX-11DXZ-0726-SM-5N9C4	0.729980943099578
GTEX-11DZ1-0426-SM-5H11A	0.724466237639022
GTEX-11EI6-0826-SM-5985V	0.724581126972209
GTEX-11EMC-0126-SM-5EGKV	0.701658221457378
GTEX-11EQ9-0226-SM-5A5JX	0.728005673427885
GTEX-11GSP-0726-SM-5986L	0.719392046610016
GTEX-11I78-0126-SM-5HL6F	0.682728184385115
GTEX-11LCK-0426-SM-5A5M8	0.731497027674021
GTEX-11NSD-0326-SM-5A5LS	0.71867993085507
GTEX-11NUK-0826-SM-5HL4U	0.693462316129557
GTEX-11NV4-1126-SM-5HL6J	0.727257164757378
GTEX-11O72-1326-SM-5BC5A	0.770651030441128
GTEX-11OF3-1126-SM-5986C	0.731013472610458
GTEX-11P7K-0326-SM-59871	0.713880157983776
GTEX-11P81-0226-SM-5HL5M	0.714055656207218
GTEX-11PRG-0926-SM-5EGI8	0.741916173526323
GTEX-11TT1-1626-SM-5EQL7	0.740744606763322
GTEX-11TUW-0526-SM-5LU9A	0.745681563402535
GTEX-11UD2-0726-SM-5EQ69	0.744980355548568
GTEX-11WQC-0626-SM-5EQMF	0.780322077177883
GTEX-11WQK-1226-SM-5GU5Z	0.730582932503783
GTEX-11ZTS-1226-SM-5EQMQ	0.702898528364293
GTEX-11ZTT-0626-SM-5EQLM	0.719830881171463
GTEX-11ZUS-0126-SM-5EQM5	0.714449806786956
GTEX-11ZVC-0226-SM-731E8	0.738679574848899
GTEX-1211K-0826-SM-5FQUP	0.741428522480665
GTEX-1212Z-1026-SM-5EGJ8	0.707440632960724
GTEX-12584-1426-SM-5EGJ9	0.719079057051556
GTEX-12696-1026-SM-5FQUV	0.713050385651951
GTEX-1269C-0926-SM-5FQSR	0.720861235390795
GTEX-12BJ1-1026-SM-5EGJA	0.733745417540299
GTEX-12KS4-0726-SM-5FQSX	0.768128978636124
GTEX-12WSA-1026-SM-5EGHN	0.684928143360709
GTEX-12WSD-0826-SM-5GCNE	0.772729475946861
GTEX-12WSE-0826-SM-5S2VL	0.773244211521684
GTEX-12WSG-5004-SM-7EPG9	0.757045928328239
GTEX-12WSH-0126-SM-5GCO3	0.74353135699467
GTEX-12WSI-0826-SM-5EGKD	0.700901877110354
GTEX-12WSJ-0226-SM-5GCP7	0.706764782475497
GTEX-12WSK-0826-SM-5CVNP	0.721323351668947
GTEX-12WSL-1026-SM-5CVNJ	0.733769524099751
GTEX-12WSN-5004-SM-793CE	0.753347439403732
GTEX-12ZZW-0926-SM-5LZUD	0.728345715217246
GTEX-12ZZY-0926-SM-5EQ6I	0.795792176884261
GTEX-13111-0426-SM-5DUXR	0.678398834722029
GTEX-13113-5004-SM-79ONL	0.731756415884729
GTEX-1313W-0926-SM-5EQ56	0.67859333931814
GTEX-131XE-0726-SM-5HL9K	0.714719140565315
GTEX-131XF-1026-SM-5BC6A	0.675194427341106
GTEX-131XH-0426-SM-5DUWU	0.739679909854561
GTEX-131XW-1126-SM-5EGK4	0.72951840710824
GTEX-131YS-0926-SM-5IJB9	0.766333589038044
GTEX-132NY-1226-SM-5PNVF	0.75814453953175
GTEX-132QS-0726-SM-5IJE9	0.735394761186267
GTEX-1339X-0626-SM-5IJER	0.692777008362344
GTEX-133LE-0526-SM-5N9EJ	0.723996728534739
GTEX-1399S-1726-SM-5L3DI	0.731616213283375
GTEX-1399U-0826-SM-5KM1P	0.661568415533351
GTEX-139T6-0426-SM-5IJEM	0.717196709135541
GTEX-139TT-0726-SM-5K7XW	0.759709575348553
GTEX-139UW-0226-SM-5K7WU	0.696299621403529
GTEX-139YR-0926-SM-5LZYB	0.727497615667178
GTEX-13CF3-0426-SM-5IJEU	0.714806698459846
GTEX-13D11-0326-SM-5LZXX	0.732063361611092
GTEX-13FH7-1726-SM-5IJE7	0.714078244438751
GTEX-13FHO-1026-SM-5KM1Q	0.73553453124294
GTEX-13FHP-0726-SM-5K7YI	0.771910057703939
GTEX-13FLV-0426-SM-5KLZA	0.689211211701176
GTEX-13FTX-0326-SM-5J2NG	0.706900972456965
GTEX-13FTY-0126-SM-5J2NZ	0.733946464686988
GTEX-13FTZ-0526-SM-5IJCW	0.76658950670822
GTEX-13G51-0426-SM-5K7Z5	0.757488447360703
GTEX-13JUV-0526-SM-5K7XE	0.763913779009889
GTEX-13JVG-1426-SM-5MR4W	0.765604634508899
GTEX-13N11-0326-SM-5LUA3	0.681212208530214
GTEX-13N1W-0726-SM-5MR57	0.720444417834004
GTEX-13N2G-0826-SM-5IJE6	0.697295273735467
GTEX-13NYB-0626-SM-5MR47	0.742772755397865
GTEX-13NYS-1626-SM-5J2MU	0.731706403246614
GTEX-13NZ8-0326-SM-5L3DF	0.762908521265999
GTEX-13NZ9-0926-SM-5KM12	0.813416912293896
GTEX-13NZA-1426-SM-5KM4Y	0.734069337512786
GTEX-13O21-3026-SM-5J2NI	0.691223498680802
GTEX-13O3O-0726-SM-5J1N7	0.75169875781409
GTEX-13O3P-1026-SM-5N9E7	0.743933380960082
GTEX-13O3Q-0526-SM-5KM18	0.753067082164754
GTEX-13O61-0726-SM-5J2MD	0.73823429018045
GTEX-13OVG-0326-SM-5KM57	0.687614294595323
GTEX-13OVH-1026-SM-5J2NP	0.695560996265992
GTEX-13OVJ-0726-SM-5KM1W	0.747464351361229
GTEX-13OVL-0626-SM-5KM13	0.754359373707157
GTEX-13OW5-0726-SM-5KLZK	0.731429755945314
GTEX-13OW6-0826-SM-5L3GA	0.757429062204043
GTEX-13OW7-0926-SM-5L3EX	0.72601615948045
GTEX-13OW8-1726-SM-5L3GO	0.68474399081106
GTEX-13PL7-1726-SM-5J2NX	0.714200539889992
GTEX-13PVQ-0926-SM-5IJFD	0.733018511342935
GTEX-13QBU-0726-SM-5J2OA	0.74330667697488
GTEX-13QJ3-1026-SM-5QGQU	0.784035359308776
GTEX-13QJC-0526-SM-5RQKB	0.699978343635815
GTEX-13RTJ-1126-SM-5S2UJ	0.724402038247895
GTEX-13S7M-2126-SM-5S2QR	0.754336493918896
GTEX-13S86-0626-SM-5Q5E7	0.756223627595071
GTEX-13SLW-1226-SM-5S2Q7	0.788565370316617
GTEX-13U4I-1426-SM-5J2M3	0.690179513690397
GTEX-13VXT-1426-SM-5LU4B	0.751254840632318
GTEX-13VXU-2726-SM-5LU4N	0.728184734733621
GTEX-13W3W-0326-SM-731DS	0.725125151312773
GTEX-13X6K-1626-SM-7EWCX	0.745469047338542
GTEX-13YAN-1026-SM-5O9CF	0.741349388477111
GTEX-144GM-0126-SM-5Q5AX	0.731743865094861
GTEX-144GN-0426-SM-5O9AP	0.733686596097691
GTEX-144GO-0226-SM-5LUB1	0.73957702600643
GTEX-145LS-1226-SM-5Q5D9	0.752559721454023
GTEX-145LT-0326-SM-5LUAD	0.752471129303366
GTEX-145LU-0526-SM-5O9AT	0.779929821311602
GTEX-145ME-0226-SM-5S2QN	0.753807503179193
GTEX-145MF-0726-SM-5Q5BT	0.717583067901538
GTEX-145MH-0626-SM-5NQAK	0.787283705869492
GTEX-145MN-0926-SM-5NQBT	0.717306023982449
GTEX-145MO-1326-SM-5Q5EF	0.717043322632575
GTEX-146FH-1226-SM-5NQB6	0.755989709695241
GTEX-146FQ-0926-SM-5LUAV	0.742891017888894
GTEX-1477Z-0626-SM-5NQB7	0.734223563722579
GTEX-147F3-0726-SM-5NQ9U	0.702061307103008
GTEX-147F4-0926-SM-5Q5EO	0.725698862886741
GTEX-147GR-1226-SM-5TDCL	0.711262007618626
GTEX-147JS-1226-SM-5RQK4	0.735432640222569
GTEX-148VI-0226-SM-5RQKA	0.743960442181131
GTEX-148VJ-0826-SM-5LU8V	0.718993448117771
GTEX-1497J-0326-SM-5Q5CN	0.753761648834237
GTEX-14A6H-0526-SM-5NQAZ	0.778920478588038
GTEX-14ABY-1126-SM-5Q5F8	0.708646291300411
GTEX-14AS3-0926-SM-5TDD6	0.727451633973248
GTEX-14BIL-1226-SM-79OME	0.717305218687213
GTEX-14BMU-0526-SM-73KW4	0.750587230831146
GTEX-14BMV-0826-SM-73KXU	0.74345828128818
GTEX-14C39-0326-SM-5TDDX	0.746021564691584
GTEX-14C5O-1126-SM-5TDEH	0.724121782338781
GTEX-14DAQ-0926-SM-793AZ	0.757135271454936
GTEX-14DAR-0226-SM-5S2PR	0.719124664186705
GTEX-14E1K-0226-SM-62LDT	0.731051011480842
GTEX-14E6C-1426-SM-5ZZWH	0.769995886149291
GTEX-14E6D-1026-SM-5S2RS	0.782970635885257
GTEX-14E6E-0426-SM-73KUE	0.701866058310906
GTEX-14E7W-1326-SM-5RQIV	0.701999482327291
GTEX-14JG1-0926-SM-5YY8W	0.704418939426494
GTEX-14JG6-0326-SM-6AJBT	0.714481973082369
GTEX-14JIY-1326-SM-6AJB3	0.751617655063745
GTEX-14LLW-0726-SM-5ZZVV	0.773794909232308
GTEX-14LZ3-0726-SM-5YYAB	0.776491290843274
GTEX-14PHY-0526-SM-664NM	0.710241696748631
GTEX-14PJ4-0626-SM-6AJBS	0.744043686008786
GTEX-14PJ5-0226-SM-5YY99	0.715148759568271
GTEX-14PJM-0926-SM-6AJ9Y	0.73361269870957
GTEX-14PJO-0926-SM-686YT	0.772993027219715
GTEX-14PK6-0326-SM-6AJ9S	0.74186139135296
GTEX-14PQA-1126-SM-7KUM4	0.775160205459188
GTEX-14XAO-0526-SM-6AJB7	0.739496095653155
GTEX-15CHC-0226-SM-5YYBB	0.686919589582304
GTEX-15CHR-0726-SM-7EPHG	0.73806736946182
GTEX-15D1Q-0526-SM-6AJAY	0.742691787726627
GTEX-15EOM-5010-SM-7P8PA	0.727551388131142
GTEX-15ER7-0926-SM-7KUMG	0.715906269362308
GTEX-15EU6-1226-SM-6AJBE	0.725883702406678
GTEX-15FZZ-0326-SM-6M48O	0.696553065518623
GTEX-15G1A-0426-SM-6M468	0.735284530546911
GTEX-15RIE-0326-SM-6PAMC	0.7317351052263
GTEX-15RJ7-0626-SM-6M47V	0.713330731801699
GTEX-15RJE-1026-SM-6M46X	0.733499302377859
GTEX-15SB6-0426-SM-6LPJ5	0.698036192919199
GTEX-15SHV-0326-SM-6M475	0.714091708368776
GTEX-15SHW-0926-SM-6LPIO	0.780046055736015
GTEX-15SKB-0826-SM-7KUFB	0.784336315549082
GTEX-15UKP-1926-SM-6LPI9	0.717068423796657
GTEX-169BO-0226-SM-79OL1	0.713625172677128
GTEX-16AAH-0426-SM-7DUFM	0.697126462464501
GTEX-16GPK-1826-SM-7MGW5	0.719731994323706
GTEX-16MT8-1026-SM-6LPK1	0.715933065132048
GTEX-16MTA-1226-SM-7KULL	0.703771961756096
GTEX-16NGA-0226-SM-718AI	0.739696193467522
GTEX-16XZZ-0926-SM-7DHLI	0.693104391470357
GTEX-16Z82-1026-SM-6M48A	0.745199495799618
GTEX-178AV-0326-SM-6LPJF	0.721394883587482
GTEX-17EVP-0726-SM-7EWDX	0.759155084000778
GTEX-17EVQ-1526-SM-79ONG	0.674489177162896
GTEX-17F96-0626-SM-793CC	0.77490638123436
GTEX-17F98-0226-SM-793BV	0.707198227237099
GTEX-17F9Y-1026-SM-7IGO4	0.785302127905336
GTEX-17GQL-0726-SM-731BL	0.713875850814106
GTEX-17HG3-0326-SM-7IGP4	0.661148499555598
GTEX-17HGU-0926-SM-79OKO	0.750932924709564
GTEX-17HHE-0626-SM-7DHL6	0.761704661884166
GTEX-17HII-0926-SM-79ON7	0.780842005523132
GTEX-17JCI-1526-SM-7IGOQ	0.754392486986485
GTEX-17KNJ-0926-SM-7IGP2	0.661475472882639
GTEX-17MF6-0826-SM-7LT8F	0.678500178793813
GTEX-183FY-0726-SM-793C3	0.72348834060898
GTEX-18465-0626-SM-7LT8X	0.733404860401399
GTEX-18A66-0926-SM-718BG	0.762444560044803
GTEX-18A67-1126-SM-7KFSB	0.739146635305444
GTEX-18A6Q-0826-SM-7KFRD	0.779924954770184
GTEX-18A7A-1026-SM-7LT8B	0.724894753020632
GTEX-18D9A-0226-SM-7KFSJ	0.723098526567005
GTEX-18D9B-1026-SM-CNPO5	0.689399846194935
GTEX-18D9U-0526-SM-72D7C	0.761725851166505
GTEX-18QFQ-0926-SM-7LG4V	0.674204243265399
GTEX-1A32A-0726-SM-731D4	0.753764493649808
GTEX-1A3MV-0526-SM-72D5A	0.723019937590481
GTEX-1A8FM-0826-SM-793D5	0.739409991299565
GTEX-1A8G6-0726-SM-73KV5	0.737895833618505
GTEX-1AX8Z-5010-SM-AHZ33	0.701166695778386
GTEX-1AX9I-0826-SM-73KUT	0.769409595199248
GTEX-1AX9J-1626-SM-73KUI	0.726073486644372
GTEX-1AX9K-0826-SM-731F9	0.728207927340432
GTEX-1AYCT-0726-SM-7IGNG	0.702697497668037
GTEX-1AYD5-1226-SM-7EWEP	0.734084443717899
GTEX-1B8KZ-0526-SM-73KW2	0.74206535884809
GTEX-1B8L1-0626-SM-7EPHL	0.757364118986909
GTEX-1B8SF-0826-SM-73KW8	0.761449397407519
GTEX-1B932-0726-SM-731EY	0.762847133280929
GTEX-1B933-0926-SM-9OSVH	0.676815617686855
GTEX-1B97I-0226-SM-73KVO	0.734233949735176
GTEX-1B996-0726-SM-7IGPI	0.742567275602583
GTEX-1BAJH-1326-SM-7RHFS	0.655939470273091
GTEX-1C4CL-0826-SM-7EWEZ	0.742706012129731
GTEX-1C64O-1226-SM-79OOC	0.727233662704299
GTEX-1C6VR-0626-SM-79OOY	0.760329715236516
GTEX-1C6VS-1226-SM-79OO2	0.773156229176425
GTEX-1C6WA-0726-SM-7IGQ5	0.696645474371879
GTEX-1CAMQ-1026-SM-7EPIC	0.740601227049746
GTEX-1CAV2-0626-SM-7P8QE	0.75857900780179
GTEX-1CB4F-0926-SM-7DHMJ	0.759081297096867
GTEX-1CB4I-2126-SM-793AG	0.739486397538283
GTEX-1CB4J-1726-SM-79OOL	0.736081654503092
GTEX-1E1VI-0926-SM-7P8T3	0.72142308455336
GTEX-1E2YA-0926-SM-7MXUK	0.68430582979089
GTEX-1EKGG-1326-SM-7MXUM	0.732844787593847
GTEX-1EMGI-1426-SM-7IGNQ	0.731408326580359
GTEX-1EN7A-0826-SM-7MKFV	0.750031324221577
GTEX-1EWIQ-0926-SM-7RHG7	0.770926456102561
GTEX-1EX96-0226-SM-7RHHR	0.730918706832298
GTEX-1F48J-0826-SM-9WPOD	0.769963925554117
GTEX-1F5PK-0526-SM-7MXUA	0.704591782596642
GTEX-1F6I4-1026-SM-7P8PS	0.680447815768232
GTEX-1F6RS-0826-SM-7P8T9	0.792382625968599
GTEX-1F75B-1026-SM-9JGFS	0.713155230727821
GTEX-1F75W-0626-SM-7PC13	0.75279813000716
GTEX-1F7RK-0826-SM-7SB8V	0.788951162903319
GTEX-1F88F-0926-SM-7RHH8	0.736196746876359
GTEX-1FIGZ-0326-SM-7RHGT	0.747107853646608
GTEX-1GF9V-1026-SM-9KNW3	0.766770034401039
GTEX-1GF9X-0326-SM-7P8R9	0.754637014520022
GTEX-1GL5R-0526-SM-9WPOQ	0.715421566144522
GTEX-1GMR2-0126-SM-9JGHC	0.709802088061999
GTEX-1GMR3-0226-SM-7RHIB	0.761644012571036
GTEX-1GMR8-1426-SM-7RHHL	0.790503534098997
GTEX-1GMRU-1426-SM-9WPPL	0.790563325594616
GTEX-1GN1U-1026-SM-9WYUP	0.726358285216494
GTEX-1GN1W-1026-SM-9OSW2	0.733382556808517
GTEX-1GN2E-1526-SM-7P8TD	0.718763983009797
GTEX-1GN73-1026-SM-9KNV9	0.735094351442022
GTEX-1GPI7-1526-SM-9JGG8	0.69030400564727
GTEX-1GTWX-0626-SM-9WYU1	0.755597872030165
GTEX-1GZ2Q-0726-SM-9KNVV	0.724865070012411
GTEX-1GZ4H-0426-SM-7MXV5	0.685804379697294
GTEX-1GZ4I-0726-SM-9QEHL	0.727041729111184
GTEX-1GZHY-0826-SM-9OSXT	0.755547539517212
GTEX-1H11D-0726-SM-9OSWA	0.730062872321235
GTEX-1H1CY-0626-SM-9KNVE	0.765167151019157
GTEX-1H1DG-1026-SM-9MQJS	0.745190589366988
GTEX-1H1E6-0726-SM-9WPQ4	0.672663411759015
GTEX-1H1ZS-0826-SM-A9SMD	0.704105164525029
GTEX-1H23P-1026-SM-9QEHQ	0.709197659880411
GTEX-1H2FU-1226-SM-9KNVY	0.753377932159686
GTEX-1H3O1-0326-SM-9WPO8	0.655589872875638
GTEX-1H3VY-1426-SM-9WPOB	0.689460125556733
GTEX-1HB9E-0726-SM-AHZ4L	0.724433728168967
GTEX-1HBPH-1326-SM-9WYSN	0.759105200538187
GTEX-1HBPM-0826-SM-9WYSP	0.71490576332448
GTEX-1HCU7-0926-SM-A96TK	0.761866443032033
GTEX-1HCUA-0226-SM-A8N88	0.742704887953893
GTEX-1HCVE-0626-SM-A9SL2	0.741883827061359
GTEX-1HFI6-0926-SM-9WPPV	0.77624266516115
GTEX-1HSKV-1126-SM-ADEIA	0.737678932530875
GTEX-1HSMO-0926-SM-A96S7	0.729957203498747
GTEX-1HSMP-1326-SM-A96TR	0.729173294673846
GTEX-1HSMQ-0726-SM-B2LXY	0.750065107845337
GTEX-1HT8W-1426-SM-CE6S2	0.770289845246048
GTEX-1I19N-0526-SM-A9G27	0.781281980465847
GTEX-1I1CD-0926-SM-CL55I	0.708212088616998
GTEX-1I1GP-0526-SM-ARL7G	0.780970157882724
GTEX-1I1GQ-1126-SM-CNNQT	0.677571299478648
GTEX-1I1GR-0726-SM-B2LWL	0.750670744951983
GTEX-1I1GS-1426-SM-COH3W	0.736198297541452
GTEX-1I1GU-0526-SM-B2LX2	0.74398959951625
GTEX-1I1GV-0926-SM-B2LXM	0.790495557043687
GTEX-1I4MK-0326-SM-B2LWP	0.719602800668764
GTEX-1I6K6-0926-SM-AHZ2N	0.718896102439605
GTEX-1I6K7-1226-SM-B2LVS	0.709427206510019
GTEX-1ICLY-0926-SM-CM2RJ	0.562624731902688
GTEX-1ICLZ-0926-SM-CKZPQ	0.76554432863214
GTEX-1IDJH-0726-SM-ARU7U	0.759742095101254
GTEX-1IDJI-0626-SM-C1YQD	0.741938558725617
GTEX-1IDJU-0226-SM-CKZOF	0.752000082382747
GTEX-1IKJJ-0926-SM-A9G2L	0.753320027177861
GTEX-1IKK5-1926-SM-A9G2V	0.717709337769406
GTEX-1IL2U-0926-SM-CKZOB	0.707813933507476
GTEX-1IL2V-0726-SM-ARZMB	0.758586173988877
GTEX-1IOXB-1126-SM-CNNQ5	0.705195421084325
GTEX-1IY9M-1126-SM-A9SLV	0.759245730649488
GTEX-1J1OQ-0926-SM-CJI34	0.755713631750706
GTEX-1J1R8-0226-SM-AHZ3C	0.686259467100592
GTEX-1J8EW-1026-SM-A96T7	0.66297924811922
GTEX-1J8JJ-1126-SM-CL55P	0.728815098369387
GTEX-1J8QM-0526-SM-AHZ3Y	0.744107045065834
GTEX-1JJE9-0926-SM-CNNP9	0.761494005870282
GTEX-1JJEA-1126-SM-CKZOC	0.720160559154935
GTEX-1JK1U-1126-SM-CY8HK	0.745044078208347
GTEX-1JKYN-2126-SM-ARU8W	0.72389564012998
GTEX-1JMLX-0926-SM-CNNPQ	0.717041800799538
GTEX-1JMOU-0526-SM-CNNPE	0.758989615481706
GTEX-1JMPZ-1126-SM-ARU8X	0.761161461331976
GTEX-1JMQI-1126-SM-ARZN2	0.764838000125438
GTEX-1JMQJ-2126-SM-CNPPA	0.71505460687267
GTEX-1JMQL-1126-SM-CKZOP	0.752925627102727
GTEX-1JN6P-0726-SM-ARZN7	0.744937653691349
GTEX-1JN76-0826-SM-C1YRK	0.714229329560608
GTEX-1K2DU-0526-SM-D4P2Y	0.73337780833404
GTEX-1K9T9-0926-SM-D3L9C	0.753250179650953
GTEX-1KAFJ-0326-SM-DHXJG	0.731798067798973
GTEX-1KANB-1026-SM-D3L9F	0.722991289357349
GTEX-1KD4Q-0926-SM-CXZKI	0.716443711055259
GTEX-1KD5A-1126-SM-CXZK6	0.69472284029694
GTEX-1KWVE-0426-SM-DHXJX	0.73918814281577
GTEX-1KXAM-0426-SM-DHXKG	0.716257047565299
GTEX-1L5NE-0726-SM-CXZKQ	0.696408428847342
GTEX-1LB8K-0826-SM-D4P41	0.78412170388485
GTEX-1LC47-1126-SM-D4P43	0.755764123759857
GTEX-1LG7Y-0826-SM-E9TJX	0.76866062714076
GTEX-1LGRB-0226-SM-CNPQK	0.755699005516489
GTEX-1LSVX-0626-SM-E9U59	0.76181744661573
GTEX-1LVAN-1126-SM-CNNRE	0.641631300435224
GTEX-1LVAO-1226-SM-DIPGB	0.707660219756035
GTEX-1M4P7-0826-SM-E9TJR	0.729862662681408
GTEX-1MA7X-0626-SM-E9TJI	0.769796198229971
GTEX-1MCC2-0726-SM-EV7AL	0.702244976435882
GTEX-1MGNQ-0826-SM-EVR41	0.713058815191298
GTEX-1MJIX-0626-SM-DTX8V	0.728899349702232
GTEX-1MJK2-1126-SM-E9TJ7	0.699917064216386
GTEX-1N2DW-1126-SM-EVR59	0.71693794850837
GTEX-1NSGN-1626-SM-EXOJF	0.726500701735086
GTEX-1NV5F-0926-SM-DTX8N	0.76528189694352
GTEX-1OJC3-0726-SM-DTX92	0.725153835901002
GTEX-1OJC4-0626-SM-DTXEY	0.639885891582808
GTEX-1P4AB-1026-SM-DTXES	0.769537140070205
GTEX-1PIIG-1826-SM-DTX7N	0.731665931618989
GTEX-1PPGY-1826-SM-EXOJ8	0.738449699145407
GTEX-1PPH7-0226-SM-E76Q1	0.762468255062498
GTEX-1PWST-0826-SM-DTXF1	0.734841148893895
GTEX-1QAET-0426-SM-EXUSM	0.743138277486168
GTEX-1QCLY-1026-SM-EWRNI	0.711829578874928
GTEX-1QEPI-0826-SM-DTX9B	0.773286241660225
GTEX-1QMI2-0926-SM-DTX7S	0.783224689639967
GTEX-1QP29-1226-SM-E6CQ1	0.763003682062527
GTEX-1QP2A-1226-SM-EVR3I	0.722907667852413
GTEX-1R9PM-0426-SM-EVR3P	0.737971188004164
GTEX-1RAZQ-1026-SM-EAZ4R	0.76231484224395
GTEX-1RAZR-0726-SM-EV7BA	0.746959368244425
GTEX-1RAZS-2226-SM-E8VMU	0.763882477109606
GTEX-1RDX4-1626-SM-EVR53	0.755965623256574
GTEX-1RLM8-0626-SM-E76OW	0.715653606095033
GTEX-1RNSC-1226-SM-E9U52	0.718648986239863
GTEX-1RQED-1026-SM-EVYCT	0.73610105058195
GTEX-1S5VW-0926-SM-EWRNU	0.773972004364737
GTEX-1S82P-0826-SM-EVR4P	0.728157749780505
GTEX-N7MS-0926-SM-2HMIZ	0.751638904733565
GTEX-N7MT-0126-SM-2D7VT	0.781520873203089
GTEX-NFK9-1026-SM-2HMK1	0.707175356161021
GTEX-NPJ8-0326-SM-2D7VV	0.786042084643666
GTEX-O5YT-0526-SM-32PK8	0.70646838414291
GTEX-O5YV-0526-SM-2I5GE	0.725253099151621
GTEX-O5YW-0526-SM-2YUMX	0.733348906139013
GTEX-OHPL-0526-SM-3NM8U	0.732895236244901
GTEX-OHPM-0526-SM-2YUMJ	0.746599956272867
GTEX-OIZF-0526-SM-7MXVM	0.707526967035795
GTEX-OIZG-0526-SM-2HMLF	0.67739213558845
GTEX-OIZH-0526-SM-2HMKV	0.737439887820687
GTEX-OIZI-1026-SM-3NB1K	0.719428415945871
GTEX-OOBJ-0526-SM-48TDK	0.751203121615978
GTEX-OOBK-0526-SM-2HMJJ	0.72435354623923
GTEX-OXRK-0926-SM-2HMKP	0.713513674263624
GTEX-OXRL-0526-SM-2I3EZ	0.715572397582946
GTEX-OXRN-0526-SM-2I5EN	0.676113929967353
GTEX-OXRO-0326-SM-33HBM	0.772717702860335
GTEX-OXRP-0526-SM-2I3EW	0.753757368474323
GTEX-P44H-1126-SM-48TBU	0.686541557799807
GTEX-P4PP-0526-SM-2HMKE	0.721938675596304
GTEX-P4PQ-0526-SM-2HMKR	0.703213219625765
GTEX-P4QS-0526-SM-2I3ET	0.707265144737894
GTEX-P4QT-0526-SM-2I3EX	0.70805241996019
GTEX-P78B-0926-SM-2I5FA	0.64354124966757
GTEX-PLZ4-0726-SM-2TC6Q	0.766141982409219
GTEX-PLZ5-0726-SM-2I5F9	0.695340739736581
GTEX-PLZ6-0426-SM-5IJDW	0.704319295062344
GTEX-POMQ-0526-SM-3GADD	0.76306541944677
GTEX-POYW-1226-SM-2XCEP	0.786106464422715
GTEX-PSDG-1126-SM-2S1ON	0.686424995968865
GTEX-PVOW-1026-SM-2XCF9	0.761521060449248
GTEX-PW2O-0526-SM-2I3DX	0.701317982515479
GTEX-PX3G-0526-SM-2I3EM	0.688098275515083
GTEX-Q2AG-1026-SM-33HBW	0.743509041867582
GTEX-Q2AH-0426-SM-2I3EP	0.737050408906388
GTEX-Q734-0626-SM-2I3EF	0.68513041745664
GTEX-QCQG-0326-SM-2I3ES	0.710193996472347
GTEX-QDT8-0926-SM-32PL2	0.741298567527314
GTEX-QDVJ-0926-SM-2I5FU	0.72572137947434
GTEX-QDVN-0726-SM-4B64L	0.723656775315224
GTEX-QEG4-0526-SM-48TZD	0.746118061884539
GTEX-QEG5-1126-SM-33HC2	0.710257295159958
GTEX-QEL4-0826-SM-3GAF2	0.726874767772505
GTEX-QESD-0626-SM-2I5G4	0.757624432905963
GTEX-QMR6-1926-SM-32PL9	0.755705674480318
GTEX-QMRM-0826-SM-3NB33	0.770552770981172
GTEX-QV44-0926-SM-2S1RH	0.725796036849211
GTEX-QVUS-2026-SM-EYYW9	0.748224624923394
GTEX-QXCU-0626-SM-2TC69	0.734400185940963
GTEX-R3RS-1026-SM-3GADF	0.750250401388512
GTEX-R55C-0526-SM-3GIKA	0.706785210392195
GTEX-R55D-0926-SM-3GAEU	0.650067005466743
GTEX-R55G-0826-SM-2TC5U	0.732354532415962
GTEX-REY6-0426-SM-2TF5G	0.751987533356569
GTEX-RM2N-0426-SM-2TF4T	0.737968542706915
GTEX-RN64-1226-SM-2TC6E	0.694736708582737
GTEX-RNOR-0726-SM-2TF5I	0.739602586336148
GTEX-RTLS-0926-SM-2TF5X	0.715143770902721
GTEX-RU1J-0126-SM-2TF6Y	0.751285886760678
GTEX-RU72-0526-SM-2TF5Z	0.734448713854207
GTEX-RUSQ-0626-SM-2TF5V	0.755370504599664
GTEX-RVPV-1726-SM-2NKAQ	0.755655560768112
GTEX-RWS6-0226-SM-2XCA9	0.711000489111178
GTEX-RWSA-1126-SM-2XCAZ	0.7500178538217
GTEX-S32W-0326-SM-2XCBI	0.711532524142543
GTEX-S33H-0626-SM-2XCBJ	0.77046900740993
GTEX-S341-0326-SM-2XCAU	0.684133594910924
GTEX-S3LF-1126-SM-EVR33	0.748773672650786
GTEX-S7SE-0926-SM-2XCD6	0.758158590695279
GTEX-SE5C-0526-SM-2XCE1	0.694766785038443
GTEX-SIU8-0926-SM-COH1X	0.702090767003421
GTEX-SJXC-1026-SM-EYYVA	0.712767037840815
GTEX-SN8G-0926-SM-4DM5I	0.771547630114471
GTEX-SNOS-0426-SM-32PMH	0.756358365504948
GTEX-SUCS-0626-SM-32PM5	0.689464000595195
GTEX-T2IS-0526-SM-32QP9	0.765409809101012
GTEX-T5JC-0826-SM-32PMC	0.728541256468953
GTEX-T6MN-0826-SM-32PM4	0.759109573862604
GTEX-T6MO-0426-SM-32QOI	0.753208309789155
GTEX-T8EM-0326-SM-3DB7F	0.710278426447757
GTEX-TML8-0326-SM-4GICN	0.733876935765799
GTEX-TMMY-0926-SM-4TT1Z	0.724890596291662
GTEX-TSE9-0726-SM-3DB8C	0.646028738574123
GTEX-U3ZH-0526-SM-3DB75	0.682549555848626
GTEX-U3ZM-0426-SM-3DB73	0.719051073856347
GTEX-U3ZN-0626-SM-3DB7U	0.704065557406045
GTEX-U412-0826-SM-3DB9K	0.77295139482498
GTEX-U8T8-2226-SM-3DB95	0.743145191795145
GTEX-U8XE-1426-SM-3DB8Q	0.733447100417674
GTEX-UJHI-0726-SM-3DB92	0.688740658127385
GTEX-UJMC-0726-SM-3GADX	0.739483850769518
GTEX-UPJH-0826-SM-4WKFD	0.737908524717817
GTEX-UPK5-1126-SM-3GAEJ	0.733204906728294
GTEX-V1D1-0826-SM-3P5ZA	0.641157701208861
GTEX-VJWN-1326-SM-EVR2Z	0.729537232899957
GTEX-VJYA-0326-SM-3GAEX	0.736269238510773
GTEX-VUSG-0926-SM-3GIK6	0.756053290726691
GTEX-W5X1-0526-SM-3GILH	0.738772973571272
GTEX-WFG7-0526-SM-3GIKI	0.730545035674245
GTEX-WFG8-0926-SM-3GIKJ	0.70817311559885
GTEX-WFJO-0326-SM-3GIL3	0.694834688701031
GTEX-WFON-0426-SM-3GIL4	0.712082453832811
GTEX-WH7G-0726-SM-3NMBM	0.703795667832722
GTEX-WHPG-1426-SM-3NMBB	0.735517220377836
GTEX-WHSB-0326-SM-5FQSD	0.691293450668247
GTEX-WK11-0526-SM-3NB3O	0.749206688993671
GTEX-WOFM-0126-SM-3MJFE	0.697798477046969
GTEX-WRHU-0226-SM-3MJFV	0.737160301183966
GTEX-WVJS-0826-SM-4MVNR	0.721479296789946
GTEX-WWYW-0926-SM-3NB2Z	0.708737998065905
GTEX-WY7C-0426-SM-3NB3C	0.722976778651873
GTEX-WYBS-1126-SM-3NMAM	0.77050645197624
GTEX-WYJK-0826-SM-3NM8Y	0.733534601530684
GTEX-WYVS-0526-SM-3NM9W	0.75533982349177
GTEX-WZTO-0426-SM-3NM99	0.741098140052118
GTEX-X15G-0626-SM-EVR32	0.736795109658992
GTEX-X261-1026-SM-3NMDL	0.778909298221084
GTEX-X3Y1-0626-SM-3P5YS	0.71125979315797
GTEX-X4EO-0926-SM-3P5Z2	0.742688251078357
GTEX-X4EP-0526-SM-3P5YW	0.757198038288324
GTEX-X4LF-0526-SM-3NMB6	0.708595767954333
GTEX-X4XX-1026-SM-4QARO	0.786625435441869
GTEX-X4XY-1026-SM-46MVX	0.776552069006833
GTEX-X585-1026-SM-46MW6	0.786900494577466
GTEX-X5EB-0426-SM-46MVY	0.730772322861184
GTEX-XBEC-1026-SM-4QASM	0.747756500010672
GTEX-XBED-0826-SM-47JYC	0.736442943020426
GTEX-XBEW-0226-SM-4AT6A	0.719507567920772
GTEX-XGQ4-0826-SM-4AT4T	0.718529123596439
GTEX-XMD2-1026-SM-4WWE8	0.685296420452196
GTEX-XOT4-1426-SM-4B65T	0.732453341321722
GTEX-XPVG-1026-SM-4B64Y	0.723191022953186
GTEX-XQ3S-0926-SM-4BOPI	0.700585244262024
GTEX-XQ8I-1126-SM-4BOO2	0.716666917988556
GTEX-XV7Q-0426-SM-4BRVN	0.767451072422753
GTEX-XXEK-0626-SM-4BRWE	0.729291341017441
GTEX-XYKS-0526-SM-4BRW2	0.680398819682591
GTEX-Y111-1026-SM-4TT22	0.756544318562514
GTEX-Y3I4-0426-SM-4TT29	0.712542228772931
GTEX-Y3IK-0626-SM-4WWE4	0.714662805767516
GTEX-Y5LM-0726-SM-4VBRP	0.707997229758276
GTEX-Y5V5-0826-SM-4VBQD	0.756477066892273
GTEX-Y5V6-0226-SM-4V6G7	0.73647453884879
GTEX-Y8E4-0526-SM-4V6GC	0.68595602848768
GTEX-Y8LW-0326-SM-4VBQ9	0.678712202258291
GTEX-Y9LG-0526-SM-4VBRY	0.724405414448038
GTEX-YB5E-0726-SM-4VDSH	0.7092691928579
GTEX-YEC3-0226-SM-DO11B	0.68943249313019
GTEX-YEC4-0526-SM-4W21U	0.687770560969432
GTEX-YECK-0926-SM-4W214	0.719495603962037
GTEX-YF7O-0626-SM-4W21R	0.708268049103681
GTEX-YFC4-1126-SM-5RQJN	0.761660978067672
GTEX-YFCO-0426-SM-4W1Z7	0.711721099238133
GTEX-YJ8O-1826-SM-5HL82	0.780912874126535
GTEX-ZA64-0326-SM-5HL8T	0.730994849079239
GTEX-ZAB4-0626-SM-5CVN3	0.697910492895577
GTEX-ZAB5-0626-SM-5PNVB	0.721751752862325
GTEX-ZC5H-0926-SM-5CVMZ	0.72713331497151
GTEX-ZDTS-1026-SM-4WAXS	0.726352859975583
GTEX-ZDTT-0926-SM-5J2MS	0.730461844976088
GTEX-ZDXO-1326-SM-57WBS	0.718275055560154
GTEX-ZDYS-0426-SM-5IJEQ	0.672016249615555
GTEX-ZE7O-0826-SM-57WCP	0.795642181697878
GTEX-ZEX8-0526-SM-DO115	0.72493353115766
GTEX-ZF28-0726-SM-4WKFU	0.764839813794895
GTEX-ZF29-1026-SM-4WKGC	0.734342728956777
GTEX-ZF2S-0626-SM-4WKH2	0.731038715780916
GTEX-ZF3C-0926-SM-DO92P	0.760252876707474
GTEX-ZG7Y-1026-SM-4WWDG	0.747776262308786
GTEX-ZLV1-0426-SM-4WWC2	0.741446188025151
GTEX-ZLWG-0626-SM-4WWFR	0.738179991063449
GTEX-ZPCL-0926-SM-DNZZ8	0.714858246892249
GTEX-ZPIC-0626-SM-57WDY	0.703372334395726
GTEX-ZPU1-0926-SM-57WDO	0.733746636589485
GTEX-ZQG8-0326-SM-51MSE	0.668031401761737
GTEX-ZT9W-0726-SM-9JGG2	0.718282371629157
GTEX-ZT9X-0326-SM-51MTE	0.720527849378332
GTEX-ZTPG-0926-SM-5O99H	0.741416948870308
GTEX-ZTTD-1126-SM-51MRP	0.68853640064663
GTEX-ZUA1-1026-SM-4YCEA	0.739859234964782
GTEX-ZVT3-0926-SM-5GICK	0.743216272423128
GTEX-ZVZQ-1526-SM-5N9G6	0.713696438652044
GTEX-ZXG5-0826-SM-5GID6	0.776742599122353
GTEX-ZY6K-0326-SM-5SIBB	0.704563440081743
GTEX-ZYFG-0226-SM-5GIDT	0.680506163591437
GTEX-ZYT6-0526-SM-5GIEA	0.726820069564602
GTEX-ZYVF-1726-SM-5E443	0.747421013085977
GTEX-ZYW4-1526-SM-5SIBA	0.726477977167338
GTEX-ZYY3-0926-SM-5E454	0.702074761210097
GTEX-ZZPT-1326-SM-5E43H	0.741197569637605
GTEX-ZZPU-0526-SM-5E44U	0.716331225466752
