## Additional file 6 for "Transcriptome diversity is a systematic source of bias in RNA-sequencing data": gtex_Minor_Salivary_Gland.txt

sample_id	transcriptome_diversity
GTEX-1117F-3026-SM-5GZYU	0.695237723577611
GTEX-111FC-2926-SM-5GZY7	0.65408631416967
GTEX-1192X-2926-SM-5N9BA	0.657095152485287
GTEX-11EMC-2526-SM-5PNVU	0.637405647306637
GTEX-11EQ9-2026-SM-5P9JI	0.619770980869483
GTEX-11NV4-1926-SM-5N9D4	0.604506615362058
GTEX-11P81-2026-SM-5P9GT	0.677263264939679
GTEX-11P82-0926-SM-5986X	0.636456563807824
GTEX-11TUW-2426-SM-5EQKB	0.588000224370559
GTEX-11WQK-2926-SM-5EQKT	0.640815811325161
GTEX-11ZTS-3026-SM-5EQM7	0.646043213254272
GTEX-11ZTT-2226-SM-5CVLP	0.621947850897838
GTEX-12BJ1-2226-SM-5BC6G	0.641269870343882
GTEX-12WSL-2126-SM-5GCNG	0.653137798823399
GTEX-12WSM-1826-SM-5BC64	0.552392808501343
GTEX-12WSN-2226-SM-5DUXT	0.572046891066277
GTEX-13111-2326-SM-5LZUQ	0.691684885331211
GTEX-13113-1526-SM-5EGHV	0.691646331830423
GTEX-1314G-2026-SM-5LZUM	0.683049356873196
GTEX-131XF-2826-SM-5EGKH	0.646509385939151
GTEX-131XH-2626-SM-5GCNP	0.650969306579914
GTEX-1339X-2326-SM-5HL5B	0.694639547008844
GTEX-13CF2-2426-SM-5LZYL	0.617197580495783
GTEX-13G51-2426-SM-5LZY8	0.626227313446501
GTEX-13JVG-2926-SM-5J2N9	0.668666808514194
GTEX-13NYB-2426-SM-5IFF4	0.578709871326626
GTEX-13O21-1926-SM-5MR39	0.651091449802845
GTEX-13OVI-2326-SM-5KM47	0.691907523390295
GTEX-13OVK-1826-SM-6PALE	0.63985132122117
GTEX-13OVL-2926-SM-5IFG3	0.534844087169675
GTEX-13QBU-2126-SM-5KLZN	0.635562879225798
GTEX-13QJC-2326-SM-5Q5CD	0.662560279783806
GTEX-13VXT-1726-SM-5IFF5	0.49479956394878
GTEX-1445S-2926-SM-5O993	0.638772778971833
GTEX-145ME-1626-SM-5RQI3	0.649522406321288
GTEX-146FR-1226-SM-5SIA7	0.652557063287821
GTEX-14B4R-1426-SM-5Q5CG	0.583136036303225
GTEX-14E1K-2626-SM-664OJ	0.625268311309527
GTEX-14JIY-3026-SM-6EU1R	0.559821043736937
GTEX-14PJ3-1526-SM-664O9	0.667189214775794
GTEX-14PJN-1726-SM-69LO7	0.555124861952301
GTEX-14PN4-2526-SM-686ZG	0.651035245990914
GTEX-15CHC-1226-SM-686ZH	0.687593921363575
GTEX-15EU6-2626-SM-7KUN4	0.691121177037425
GTEX-15RJE-2726-SM-6LPJ1	0.601899398850049
GTEX-15SHV-2226-SM-6M464	0.554523236522616
GTEX-178AV-1426-SM-6LLID	0.661669431174744
GTEX-17KNJ-2726-SM-7KFRE	0.68451361551203
GTEX-17MFQ-1626-SM-7938Z	0.672512316092105
GTEX-18A67-0626-SM-7KFSL	0.720534728501055
GTEX-18A7B-2826-SM-7KFTK	0.61403421525621
GTEX-18D9U-2226-SM-7KFTN	0.632030808747752
GTEX-18QFQ-0626-SM-718AW	0.695341093895285
GTEX-1A3MV-1726-SM-72D68	0.543750792103465
GTEX-1AMEY-1126-SM-72D79	0.585457432147925
GTEX-1AX8Z-0626-SM-731EH	0.696998199748974
GTEX-1AX9K-2126-SM-72D7K	0.734866652128918
GTEX-1AYD5-2726-SM-7MXVG	0.661107523986964
GTEX-1B8KZ-1726-SM-73KV7	0.605591458366127
GTEX-1B8SF-1826-SM-731DJ	0.628062305631891
GTEX-1B932-0626-SM-731EM	0.653110972984289
GTEX-1B97J-2126-SM-79OL6	0.654496201699602
GTEX-1C4CL-2026-SM-731EB	0.58430462552609
GTEX-1C64N-2926-SM-79OLM	0.618669104649922
GTEX-1C64O-0626-SM-7DHL1	0.717017018547053
GTEX-1C6VR-0726-SM-7P8OV	0.641861344454553
GTEX-1CB4I-2526-SM-7MKG1	0.658896908066288
GTEX-1EH9U-2926-SM-7DHLX	0.64222114948404
GTEX-1GF9X-0226-SM-7P8SM	0.660584679745069
GTEX-1GMR2-2026-SM-7MKHK	0.612105048703368
GTEX-1GN1V-2926-SM-9JGI3	0.624076822271422
GTEX-1GN1W-2526-SM-9JGHX	0.648982416203841
GTEX-1GPI7-0326-SM-7MKH6	0.658569462108142
GTEX-1GTWX-2526-SM-9JGHG	0.66312007126762
GTEX-1GZ2Q-2526-SM-9KNVW	0.549347344832153
GTEX-1H1CY-2326-SM-9OSXW	0.638602541323325
GTEX-1H4P4-2026-SM-9WPNV	0.598958244118004
GTEX-1HCU7-0126-SM-C1YR3	0.657892058214935
GTEX-1HFI7-2426-SM-B2LXV	0.688508476636401
GTEX-1HR9M-2526-SM-A9G3J	0.681865358886571
GTEX-1HSEH-1826-SM-A96SA	0.644283726455156
GTEX-1HSGN-0626-SM-A9G2E	0.6416405842181
GTEX-1HSMQ-0926-SM-A96SI	0.647644984442196
GTEX-1I1HK-2526-SM-A96SM	0.62046973676216
GTEX-1I4MK-1326-SM-B2LWT	0.661848228749525
GTEX-1I6K6-0626-SM-ARU7J	0.673288618592829
GTEX-1I6K7-0926-SM-A96SV	0.700029242802994
GTEX-1IDJC-1626-SM-AHZ2R	0.644024655355491
GTEX-1IDJD-2526-SM-C1YSA	0.632962457656757
GTEX-1IE54-0826-SM-AHZ2Z	0.607193502925089
GTEX-1IOXB-2826-SM-AHZ32	0.547879093916444
GTEX-1IY9M-2926-SM-A96TH	0.640944755105475
GTEX-1J1R8-1826-SM-AHZ3B	0.68695906162805
GTEX-1J8EW-2826-SM-A96T9	0.664722904174343
GTEX-1J8QM-1826-SM-A96TA	0.66987550397852
GTEX-1JKYR-0726-SM-AHZ3K	0.703691602325403
GTEX-1JN1M-2426-SM-ARU93	0.674484874746451
GTEX-1JN6P-2526-SM-CNNPX	0.639487441581747
GTEX-1KANC-1326-SM-CYPT8	0.683549865685549
GTEX-1KD4Q-2526-SM-CXZKL	0.604926922786929
GTEX-1KD5A-2226-SM-EV79U	0.570349089430394
GTEX-1LBAC-0626-SM-D3L9T	0.562424558273091
GTEX-1LC47-2426-SM-DHXKK	0.60587198559248
GTEX-1LKK1-2926-SM-EVR4Z	0.633664107582035
GTEX-1LSNL-2626-SM-EV7AT	0.522405530416917
GTEX-1LVA9-2526-SM-EVR5H	0.629172974710994
GTEX-1LVAO-2626-SM-EVR4S	0.643775996704352
GTEX-1MCC2-2226-SM-EV7AJ	0.650299217525209
GTEX-1MCQQ-2226-SM-DLHC4	0.631741402725172
GTEX-1MGNQ-1926-SM-DTX8L	0.674573171970179
GTEX-1NSGN-0626-SM-E9J35	0.69292305472291
GTEX-1OJC3-1026-SM-E6CQK	0.695736128039862
GTEX-1OJC4-3126-SM-EXOJK	0.652900364518815
GTEX-1P4AB-2926-SM-EXOJR	0.669229176133486
GTEX-1PIEJ-0626-SM-DTX99	0.703927506406178
GTEX-1POEN-2226-SM-DPRXV	0.509102482945443
GTEX-1PPH8-1526-SM-E6CQO	0.714739562395391
GTEX-1QCLZ-2526-SM-EXUST	0.721429038464805
GTEX-1QEPI-0626-SM-E76QE	0.662904295164471
GTEX-1QMI2-0426-SM-EWRND	0.714794811673376
GTEX-1QP9N-2026-SM-DPRZT	0.640350462674636
GTEX-1R9K4-0526-SM-E76P1	0.59342720478717
GTEX-1R9K5-0626-SM-DPRZB	0.721539316263298
GTEX-1R9PM-1726-SM-E8VOA	0.661582341869173
GTEX-1R9PO-2626-SM-E6CPU	0.693656495627603
GTEX-1RAZA-0626-SM-EAZ4H	0.586538872401703
GTEX-1RNSC-2926-SM-EV79L	0.611688238316626
GTEX-1S82P-0726-SM-EVR4O	0.602943416077802
GTEX-1S83E-0626-SM-E9TKC	0.71163115825691
GTEX-WFJO-2026-SM-4LVM3	0.687280039830812
GTEX-WH7G-2126-SM-4M1XU	0.680008012684837
GTEX-WHSB-2326-SM-4M1XK	0.684038653176135
GTEX-WOFM-2126-SM-4OOSR	0.671627367250358
GTEX-WY7C-1426-SM-4OND1	0.719934685459549
GTEX-WYVS-2026-SM-4RGNS	0.631003681196086
GTEX-X15G-2126-SM-4PQZR	0.6826710668587
GTEX-X261-2426-SM-4PQZU	0.636572604659814
GTEX-X3Y1-1926-SM-4PQZO	0.598891371913262
GTEX-X5EB-1726-SM-4E3J7	0.669526516564889
GTEX-XGQ4-2626-SM-4AT6B	0.636918345021351
GTEX-XMK1-2626-SM-4B65R	0.695628545974223
GTEX-XV7Q-2426-SM-4BRV8	0.706735300900177
GTEX-Y111-2626-SM-4TT24	0.624627645142671
GTEX-Y3I4-1926-SM-4TT8L	0.674115483471445
GTEX-Y5LM-1826-SM-4VDT9	0.638653148896378
GTEX-Y5V6-2226-SM-4VDTC	0.680466942502503
GTEX-YB5K-1726-SM-5IFIZ	0.659697973982741
GTEX-YF7O-2226-SM-5CVN8	0.647871424319589
GTEX-ZA64-1726-SM-5CVMF	0.662262699338115
GTEX-ZAB5-2326-SM-5IJFR	0.70566200116567
GTEX-ZC5H-2726-SM-5KLZW	0.661524632766688
GTEX-ZE7O-2926-SM-51MSG	0.592957343865989
GTEX-ZF29-2126-SM-DNZYX	0.640783896225188
GTEX-ZG7Y-2426-SM-DO11H	0.651223202739736
GTEX-ZLFU-2226-SM-EXUS7	0.632652191107126
GTEX-ZLWG-2026-SM-DO11F	0.62124736690987
GTEX-ZP4G-1926-SM-57WDZ	0.663518472159382
GTEX-ZPU1-2326-SM-57WEP	0.639995546837431
GTEX-ZQG8-2126-SM-4YCF1	0.720117208899856
GTEX-ZQUD-2126-SM-51MSY	0.531055394066876
GTEX-ZT9W-2126-SM-51MSF	0.638937327884951
GTEX-ZXG5-2826-SM-5NQ8T	0.676352442576494
