## Additional file 6 for "Transcriptome diversity is a systematic source of bias in RNA-sequencing data": gtex_Muscle_Skeletal.txt

sample_id	transcriptome_diversity
GTEX-1117F-0426-SM-5EGHI	0.599683904087735
GTEX-111CU-2026-SM-5GZZC	0.587696385083056
GTEX-111FC-0326-SM-5GZZ1	0.519682186650391
GTEX-111VG-2626-SM-5GZY2	0.568774209070727
GTEX-111YS-2326-SM-5987L	0.592595432783432
GTEX-1122O-2426-SM-5GIDN	0.605865328927859
GTEX-1128S-2426-SM-5H11B	0.531881367872905
GTEX-113JC-2726-SM-5EGIS	0.53310478166541
GTEX-117XS-2526-SM-5H11G	0.52759582394965
GTEX-117YW-2426-SM-5Q5AE	0.538944005953013
GTEX-117YX-2526-SM-5EQ4Q	0.598079288666719
GTEX-1192X-0426-SM-5GIEE	0.611700306887086
GTEX-11DXW-0726-SM-5H12J	0.526030764624053
GTEX-11DXX-2726-SM-5PNXO	0.590974300779162
GTEX-11DXY-2726-SM-5GID2	0.551985890395758
GTEX-11DXZ-2426-SM-5N9DT	0.566490190466855
GTEX-11DZ1-0926-SM-5EQ5R	0.639174633996823
GTEX-11EI6-0326-SM-5EQ6G	0.590204707868954
GTEX-11EM3-2126-SM-5H11M	0.532709899190181
GTEX-11EMC-2626-SM-59864	0.595597875018288
GTEX-11EQ8-0526-SM-5N9BC	0.579468950943953
GTEX-11EQ9-2126-SM-5PNVW	0.606897689036695
GTEX-11GS4-2526-SM-5A5KT	0.496382838844463
GTEX-11GSO-2526-SM-5PNVX	0.55854570667196
GTEX-11GSP-2726-SM-5A5LJ	0.536362298923104
GTEX-11H98-0326-SM-5HL4S	0.571664911371388
GTEX-11I78-2426-SM-5A5K9	0.569131636470577
GTEX-11LCK-1226-SM-5Q5AM	0.528551610134278
GTEX-11NSD-2026-SM-5HL5U	0.558888700809112
GTEX-11NUK-0226-SM-5A5L4	0.526447344071855
GTEX-11NV4-0326-SM-5HL58	0.515242124506832
GTEX-11O72-0326-SM-5986D	0.644002401281556
GTEX-11OC5-0326-SM-5PNW5	0.56714549207595
GTEX-11OF3-2526-SM-5P9JL	0.556406789250604
GTEX-11ONC-2426-SM-5GU7H	0.608199086479077
GTEX-11P7K-1926-SM-5GU6R	0.567812192156816
GTEX-11P81-2526-SM-5GU6H	0.549435608739358
GTEX-11P82-1826-SM-5PNYJ	0.559348484967893
GTEX-11PRG-0326-SM-5GU53	0.565141765420934
GTEX-11TT1-2326-SM-5GU6N	0.58265914088112
GTEX-11TTK-0326-SM-5BC5N	0.648701133580018
GTEX-11TUW-2526-SM-5EQKN	0.529795634754414
GTEX-11UD1-0326-SM-5EQKX	0.624577524750478
GTEX-11UD2-0326-SM-5EQLE	0.55022209444309
GTEX-11VI4-1926-SM-5CVLI	0.62257323107665
GTEX-11WQC-2626-SM-5CVLF	0.591889457923428
GTEX-11WQK-0726-SM-5GU71	0.595750270821587
GTEX-11XUK-2226-SM-5CVLL	0.541677379419021
GTEX-11ZTS-0526-SM-5CVL9	0.500178007817458
GTEX-11ZTT-2626-SM-5EQKK	0.559584160502748
GTEX-11ZU8-2326-SM-5EQMJ	0.625769422469644
GTEX-11ZUS-1426-SM-5FQSP	0.519450219301851
GTEX-11ZVC-2726-SM-5FQSZ	0.564392356006955
GTEX-1211K-2126-SM-59HJZ	0.602544833603539
GTEX-12126-0526-SM-5PNW4	0.561972371324038
GTEX-1212Z-2626-SM-5YY8P	0.54967494727733
GTEX-12584-0526-SM-5FQTS	0.639894622615198
GTEX-12696-2826-SM-5FQTY	0.562917127104326
GTEX-1269C-2626-SM-5EQ5C	0.554988034158575
GTEX-12BJ1-2526-SM-5FQUE	0.580959819275847
GTEX-12C56-1926-SM-5FQUG	0.539583064614648
GTEX-12KS4-0826-SM-5BC5R	0.541165168353223
GTEX-12WSA-0726-SM-5FQU2	0.612432811503508
GTEX-12WSC-0326-SM-5EQ5E	0.549577194973094
GTEX-12WSD-0526-SM-5EQ6F	0.538980320749229
GTEX-12WSF-0926-SM-6PALU	0.538292330783439
GTEX-12WSG-5016-SM-7SB84	0.567706340751061
GTEX-12WSH-2526-SM-5CVNH	0.551873533646593
GTEX-12WSJ-1726-SM-5LZVV	0.574271330755138
GTEX-12WSL-2726-SM-5CVNL	0.593467336639014
GTEX-12WSM-0326-SM-5LZVI	0.511750766213361
GTEX-12WSN-2526-SM-5LZU8	0.561425198106903
GTEX-12ZZX-0326-SM-5DUVH	0.576846568359421
GTEX-12ZZY-0626-SM-5EQ5T	0.556286639254703
GTEX-12ZZZ-0226-SM-59HKU	0.58032808845932
GTEX-13111-2226-SM-5LZUE	0.519742480818599
GTEX-13112-2626-SM-5BC66	0.532349407734938
GTEX-13113-5019-SM-7EPH2	0.631784475392843
GTEX-1313W-0526-SM-5P9FZ	0.569235106450928
GTEX-1314G-1726-SM-5LZUX	0.593745748236092
GTEX-131XE-2726-SM-5P9G7	0.56518803925037
GTEX-131XF-2326-SM-5BC6B	0.595059572872008
GTEX-131XG-2326-SM-5HL8F	0.564708382015864
GTEX-131XH-2726-SM-5GCO2	0.572857640173196
GTEX-131XW-0326-SM-5KM1J	0.541702508693332
GTEX-131YS-0526-SM-5EGKJ	0.562696493824405
GTEX-132AR-1026-SM-5PNVL	0.654811867125135
GTEX-132NY-0726-SM-5KLZM	0.561858801024168
GTEX-132Q8-0626-SM-5L3F3	0.607782005828291
GTEX-1339X-2426-SM-5KLYU	0.527618051774339
GTEX-133LE-2026-SM-5K7WM	0.56635393167743
GTEX-1399Q-2426-SM-5J2MO	0.571740982903417
GTEX-1399R-2526-SM-5IFG2	0.606757401142495
GTEX-1399S-2726-SM-5KM22	0.624355339405906
GTEX-1399T-2426-SM-5L3FJ	0.541571382911924
GTEX-1399U-2526-SM-5L3DL	0.514689500976151
GTEX-139D8-0726-SM-5P9GJ	0.641216862381012
GTEX-139T4-0326-SM-5K7XN	0.612211734735128
GTEX-139T6-2026-SM-5IFFL	0.56025796249037
GTEX-139T8-0526-SM-5KLZL	0.633351943547532
GTEX-139TS-2626-SM-5J1MT	0.544393931673154
GTEX-139TT-0426-SM-5IJFA	0.543887631077725
GTEX-139TU-0526-SM-5J2M8	0.579773063794161
GTEX-139UW-2626-SM-5K7W1	0.584890942844854
GTEX-139YR-2526-SM-5IJC6	0.561951644076648
GTEX-13CF2-2726-SM-5LZWW	0.531539018872153
GTEX-13CF3-1826-SM-5J1NK	0.554015374012233
GTEX-13D11-2526-SM-5KM28	0.586587044191069
GTEX-13FH7-2126-SM-5L3DJ	0.566661788924638
GTEX-13FHO-0726-SM-5IJDG	0.555649076413202
GTEX-13FHP-0526-SM-5K7UY	0.568350050848589
GTEX-13FTW-2326-SM-5K7YS	0.571147275311862
GTEX-13FTX-2026-SM-5L3D6	0.649634042373428
GTEX-13FTY-0226-SM-5IJBW	0.583894672299058
GTEX-13FTZ-2226-SM-5LZXI	0.547190068459998
GTEX-13FXS-0326-SM-5K7TV	0.579468448187439
GTEX-13G51-2726-SM-5LZZ9	0.512392660848913
GTEX-13IVO-0626-SM-5LZYJ	0.647584603962082
GTEX-13JUV-2326-SM-5IJCE	0.585624968789777
GTEX-13JVG-0126-SM-5L3D3	0.642870901146722
GTEX-13N11-2726-SM-5L3ER	0.547292025297206
GTEX-13N1W-0526-SM-5MR4I	0.557519605972003
GTEX-13N2G-2326-SM-5J1ON	0.574830449565026
GTEX-13NYB-2726-SM-5J2MT	0.590532896053686
GTEX-13NYC-0726-SM-5J2NQ	0.596012176932009
GTEX-13NYS-0326-SM-5MR4L	0.653639905728054
GTEX-13NZ9-0626-SM-5IJCO	0.579350126008057
GTEX-13NZA-0526-SM-5L3D7	0.548152036921846
GTEX-13NZB-2626-SM-5J2M7	0.574076003275554
GTEX-13O1R-0526-SM-5K7XU	0.528312760808191
GTEX-13O21-1726-SM-5MR5A	0.58323584248607
GTEX-13O3O-0526-SM-5J1NL	0.567031453018526
GTEX-13O3P-0626-SM-5L3D5	0.553849002546562
GTEX-13O3Q-2726-SM-5KM51	0.533758034141119
GTEX-13O61-2326-SM-5J1NJ	0.574420022647781
GTEX-13OVG-2126-SM-5KM1K	0.570727918183713
GTEX-13OVH-0626-SM-5L3EI	0.573228412364129
GTEX-13OVI-1726-SM-5L3DW	0.664365644443714
GTEX-13OVJ-0226-SM-5L3GK	0.587872269290599
GTEX-13OVK-1926-SM-6M48G	0.534606351494181
GTEX-13OVL-1426-SM-5IJC1	0.526901657414076
GTEX-13OW5-0326-SM-5L3HK	0.559940310057523
GTEX-13OW6-0626-SM-5L3IB	0.54307015939376
GTEX-13OW7-0326-SM-5J1MP	0.542944109595987
GTEX-13OW8-1426-SM-5IJDT	0.567502948826907
GTEX-13PDP-0326-SM-5K7XP	0.611906475661176
GTEX-13PL6-0326-SM-5IJCP	0.564832112686405
GTEX-13PL7-0626-SM-5IJCD	0.537412388461059
GTEX-13PLJ-0326-SM-5L3I7	0.54594015554753
GTEX-13PVQ-0326-SM-5K7YF	0.537421939891321
GTEX-13PVR-2526-SM-5RQIT	0.578267909449971
GTEX-13QBU-2426-SM-5LU4L	0.591750115420395
GTEX-13QIC-1226-SM-5K7YR	0.558709751120754
GTEX-13QJ3-0726-SM-5SI68	0.579453232363517
GTEX-13RTJ-2726-SM-73KVG	0.641950853318976
GTEX-13RTK-1626-SM-5QGQS	0.544537608843306
GTEX-13RTL-0326-SM-7LT89	0.556098492621916
GTEX-13S7M-0326-SM-5S2PH	0.608788372146782
GTEX-13S86-2326-SM-5RQK1	0.636576681888124
GTEX-13SLW-0326-SM-5RQK5	0.619531054212393
GTEX-13SLX-0326-SM-5Q5E4	0.553946812336278
GTEX-13U4I-1826-SM-5IJD2	0.559117785498374
GTEX-13VXT-0326-SM-5LU4U	0.600515418309156
GTEX-13VXU-0326-SM-5LU36	0.549056365155709
GTEX-13W3W-2626-SM-5SIA2	0.548202704485542
GTEX-13W46-0726-SM-5LU3Z	0.608365619673795
GTEX-13X6H-2326-SM-7EWEB	0.586606320524235
GTEX-13X6I-0526-SM-5QGP8	0.630841566901905
GTEX-13X6J-0326-SM-7EPGD	0.5302524211218
GTEX-13X6K-0326-SM-5Q5D6	0.597074615998621
GTEX-13YAN-0526-SM-5O9BE	0.661704028678559
GTEX-1445S-0626-SM-5LU3C	0.638462617199062
GTEX-144FL-0326-SM-5O99O	0.633091271968025
GTEX-144GL-0326-SM-5QGOY	0.539268726220839
GTEX-144GM-2026-SM-5LU3D	0.527511651085641
GTEX-144GN-2426-SM-5LU4R	0.546631487757217
GTEX-144GO-1326-SM-5Q5EL	0.648167731252705
GTEX-145LS-0526-SM-5LU8Y	0.627039726438005
GTEX-145LT-1626-SM-5O992	0.569219931330865
GTEX-145LU-2026-SM-5Q5E8	0.557467545289261
GTEX-145LV-2326-SM-5LU8Z	0.623154411336773
GTEX-145ME-2026-SM-5SIA5	0.540498922779264
GTEX-145MG-0226-SM-5TDDB	0.549284533612665
GTEX-145MH-0326-SM-5LU8H	0.538119932390044
GTEX-145MI-0326-SM-5Q5EV	0.517536086409285
GTEX-145MN-2426-SM-5NQA5	0.591003162300211
GTEX-145MO-0726-SM-5NQB9	0.580342706332962
GTEX-146FH-0526-SM-5QGQ3	0.566368765182755
GTEX-146FQ-0326-SM-5NQAX	0.610335886761025
GTEX-146FR-1726-SM-5Q5DT	0.604330354190284
GTEX-14753-0526-SM-5QGPR	0.579196895114661
GTEX-1477Z-1626-SM-5SIA8	0.63616600052029
GTEX-147F3-0226-SM-5NQBV	0.526577294562208
GTEX-147F4-0326-SM-5TDCK	0.531951947912208
GTEX-147GR-0126-SM-62LER	0.482335741183564
GTEX-147JS-0526-SM-5TDD3	0.563088763139988
GTEX-148VJ-0326-SM-5QGQE	0.559812519489718
GTEX-1497J-2626-SM-5SI9K	0.596625625988999
GTEX-14A5H-0326-SM-5RQIB	0.570224361036021
GTEX-14A5I-0326-SM-5NQ9J	0.596793916555398
GTEX-14A6H-5019-SM-793DH	0.637370504506714
GTEX-14ABY-0126-SM-62LDI	0.534727840002928
GTEX-14AS3-2126-SM-5S2MK	0.603469271456512
GTEX-14ASI-0526-SM-5QGQP	0.612663434073612
GTEX-14BIL-0326-SM-5SI9Q	0.560450628041774
GTEX-14BIM-0326-SM-5SI9B	0.60105732694088
GTEX-14BMU-2026-SM-5S2W6	0.560185894665288
GTEX-14BMV-0326-SM-5RQHW	0.499575715657659
GTEX-14C38-0426-SM-5TDDZ	0.595598833630819
GTEX-14C39-2426-SM-5S2U5	0.564684825097607
GTEX-14C5O-0626-SM-664N2	0.591813301190017
GTEX-14DAQ-0326-SM-664MR	0.569646308085419
GTEX-14DAR-1826-SM-664N1	0.537021966754537
GTEX-14E1K-2326-SM-664MP	0.548188273187549
GTEX-14E6C-1526-SM-664ND	0.584035926818292
GTEX-14E6D-0326-SM-62LDX	0.527959142256237
GTEX-14E6E-2026-SM-664N5	0.56601630793678
GTEX-14H4A-0926-SM-5ZZUU	0.552198235129909
GTEX-14ICL-1926-SM-5RQIZ	0.669642073781302
GTEX-14JG1-0126-SM-5ZZUP	0.533014135252454
GTEX-14JG6-2126-SM-6EU2F	0.580534909490567
GTEX-14JIY-0426-SM-62LF7	0.55991720734051
GTEX-14LLW-0526-SM-62LFB	0.599559168213047
GTEX-14LZ3-0626-SM-5ZZWP	0.587561371828482
GTEX-14PII-0626-SM-69LPY	0.586229785494597
GTEX-14PJ2-0326-SM-6EU2Q	0.560474702982197
GTEX-14PJ3-2026-SM-5ZZVK	0.515312861118922
GTEX-14PJ4-2426-SM-6EU1U	0.56377585540896
GTEX-14PJ5-2026-SM-6LLIN	0.588305427030978
GTEX-14PJ6-2326-SM-6ETZR	0.588422373295642
GTEX-14PJM-0426-SM-5ZZVN	0.528020171411651
GTEX-14PJN-2126-SM-6AJBM	0.522514526132373
GTEX-14PJO-0526-SM-6EU2O	0.582386986471726
GTEX-14PK6-2126-SM-6ETZV	0.542212894731653
GTEX-14PN4-0326-SM-6EU2N	0.535758634833779
GTEX-14PQA-0526-SM-7KUFS	0.583058908802007
GTEX-14XAO-2226-SM-6LLHU	0.566808809717664
GTEX-15CHC-2426-SM-6EU22	0.535230766870542
GTEX-15CHQ-0726-SM-6EU18	0.622369801356541
GTEX-15CHR-2426-SM-7DUFX	0.541015481465827
GTEX-15D79-0526-SM-6ETZP	0.566448997842323
GTEX-15DCD-0626-SM-7KUG7	0.609729131032294
GTEX-15DDE-0526-SM-6ETZQ	0.5826216284514
GTEX-15DZA-2026-SM-6PANE	0.618747732757882
GTEX-15EO6-2826-SM-6PANB	0.594930302067548
GTEX-15ER7-0226-SM-7KUEU	0.556683674179012
GTEX-15ETS-0326-SM-6PANH	0.57063236593711
GTEX-15F5U-1826-SM-6LLJF	0.593020697118342
GTEX-15G19-0526-SM-6PAMT	0.61519076681835
GTEX-15G1A-2026-SM-7KUFG	0.668478386208927
GTEX-15RIE-2426-SM-7KUDS	0.576119529073588
GTEX-15RIF-2126-SM-7KUM8	0.598195036573234
GTEX-15RIG-0426-SM-7KUF4	0.593750610453719
GTEX-15RJ7-2426-SM-6M48L	0.546945906706974
GTEX-15SB6-1826-SM-6PALN	0.582418794560051
GTEX-15SDE-2326-SM-6PAL4	0.565862342407275
GTEX-15SHU-0626-SM-7KUFH	0.555061127531583
GTEX-15SHV-2526-SM-6PAMG	0.595846227250889
GTEX-15SHW-0726-SM-7KUEI	0.649879887325767
GTEX-15SKB-2526-SM-6PALP	0.554888533505842
GTEX-15UF6-1026-SM-7KUF7	0.552926030681311
GTEX-15UF7-2226-SM-6PAMQ	0.591820351782768
GTEX-15UKP-0326-SM-7KUFP	0.598366516729959
GTEX-169BO-1526-SM-9KNVR	0.558205496580886
GTEX-16AAH-1826-SM-7939D	0.599663506296378
GTEX-16BQI-0326-SM-6PAM4	0.576078761134758
GTEX-16GPK-0526-SM-7KUER	0.547243359570406
GTEX-16MT8-0326-SM-6PAM5	0.620018624831141
GTEX-16MTA-2026-SM-7KUL3	0.558212295348563
GTEX-16NGA-1926-SM-7LTA6	0.60461121414187
GTEX-16NPV-2426-SM-6M482	0.545113478551014
GTEX-16NPX-0626-SM-7KULB	0.564206759387753
GTEX-16XZY-2226-SM-7938N	0.639417164101381
GTEX-16XZZ-0526-SM-7KUF1	0.585405924569165
GTEX-16YQH-0426-SM-7KUL7	0.547511010409137
GTEX-16Z82-0126-SM-7DHLF	0.566752131741108
GTEX-17EUY-0626-SM-793BE	0.600034958237888
GTEX-17EVP-1326-SM-7DHMR	0.536367034216982
GTEX-17EVQ-1226-SM-7LG59	0.609450592380368
GTEX-17F96-2726-SM-7LT9F	0.688841249440704
GTEX-17F97-0526-SM-7DUF8	0.581806411597523
GTEX-17F98-1626-SM-7938R	0.593278866798734
GTEX-17F9E-0226-SM-79OKK	0.560977749494147
GTEX-17GQL-1926-SM-718B9	0.602158067035213
GTEX-17HG3-2726-SM-7DHL5	0.568371995040659
GTEX-17HGU-0626-SM-7939Y	0.607203023557607
GTEX-17HHE-2126-SM-7DHLO	0.586662284861891
GTEX-17HHY-0326-SM-7938H	0.57391519451043
GTEX-17HII-0426-SM-793A3	0.606398092613936
GTEX-17JCI-0326-SM-7LG5H	0.529642458088819
GTEX-17KNJ-2426-SM-7DHLR	0.552770375682903
GTEX-17MF6-2026-SM-7LG5I	0.622746537690884
GTEX-17MFQ-1926-SM-793A6	0.613654758249447
GTEX-183FY-0226-SM-7LG54	0.573429458879116
GTEX-183WM-0426-SM-731B1	0.617347711032819
GTEX-18465-0326-SM-7LTAD	0.56536656747771
GTEX-18A66-0126-SM-731CQ	0.616470251633578
GTEX-18A67-0326-SM-7LG5X	0.584932065227358
GTEX-18A6Q-0326-SM-718AT	0.535376113459897
GTEX-18A7A-0626-SM-718BJ	0.534629034150511
GTEX-18A7B-0326-SM-7LG65	0.613320365076688
GTEX-18D9A-1826-SM-718BK	0.560029897113467
GTEX-18D9B-0426-SM-7LTAR	0.589411645110702
GTEX-18D9U-0626-SM-7LTA4	0.611552530270009
GTEX-18QFQ-0326-SM-731C3	0.59380454617519
GTEX-1A32A-0526-SM-731B9	0.587557421951526
GTEX-1A3MV-2026-SM-718BU	0.532492912414798
GTEX-1A3MW-0526-SM-731BY	0.638563321148692
GTEX-1A3MX-0526-SM-718A9	0.620211674577166
GTEX-1A8FM-0526-SM-7P8SF	0.615720248951252
GTEX-1A8G6-0126-SM-7DUFY	0.586352667982266
GTEX-1A8G7-0326-SM-72D5B	0.610780952808482
GTEX-1AMEY-1526-SM-73KYW	0.505019183350445
GTEX-1AMFI-2226-SM-731C6	0.623019101883052
GTEX-1AX8Z-5004-SM-ARZLD	0.590048706518973
GTEX-1AX9I-0326-SM-73KXQ	0.550173670803365
GTEX-1AX9J-0126-SM-73KY2	0.553208243077958
GTEX-1AX9K-2726-SM-7DHMA	0.605863070655891
GTEX-1AYD5-2226-SM-73KX3	0.605590905427344
GTEX-1B8KE-2226-SM-7939K	0.626668111218633
GTEX-1B8KZ-2126-SM-73KYG	0.587509834691886
GTEX-1B8L1-2726-SM-793AL	0.546612491382157
GTEX-1B8SF-0426-SM-79OL4	0.566022924055863
GTEX-1B8SG-0326-SM-73KXW	0.527134690396418
GTEX-1B932-0526-SM-73KU7	0.577280153305247
GTEX-1B933-0426-SM-7DHMC	0.547046935112058
GTEX-1B97I-2026-SM-7DHN2	0.601346318242153
GTEX-1B97J-1226-SM-7PBZR	0.563241550727068
GTEX-1B996-0326-SM-7DHMU	0.557212743333092
GTEX-1BAJH-0126-SM-7DHMF	0.557321050827732
GTEX-1C2JI-2126-SM-793CG	0.568309343417298
GTEX-1C475-1726-SM-73KVX	0.551056916763694
GTEX-1C4CL-0326-SM-7DHMH	0.584632435511956
GTEX-1C64N-0326-SM-7P8QC	0.516147103583439
GTEX-1C64O-0326-SM-73KVW	0.596570177083778
GTEX-1C6VQ-0326-SM-7DHMS	0.639177694545842
GTEX-1C6VR-2526-SM-7DHMT	0.554169874853093
GTEX-1C6VS-0126-SM-7PC2H	0.58937463766056
GTEX-1C6WA-0326-SM-7DUGE	0.538641562908532
GTEX-1CAMQ-0326-SM-7MXUI	0.54963900752414
GTEX-1CAMR-1726-SM-793CU	0.597848987869223
GTEX-1CAMS-0126-SM-79396	0.62124667086244
GTEX-1CAV2-2426-SM-7P8QF	0.545334035697656
GTEX-1CB4E-2126-SM-793AP	0.581782115149945
GTEX-1CB4F-0326-SM-9MQKD	0.541761241739239
GTEX-1CB4G-0426-SM-7MXUN	0.535551034652746
GTEX-1CB4H-0426-SM-7MXTL	0.579051183284429
GTEX-1CB4I-0326-SM-7DHMM	0.599134476775245
GTEX-1CB4J-1226-SM-7P8P3	0.58456506462755
GTEX-1E1VI-0426-SM-7DHN1	0.517003549231156
GTEX-1E2YA-0526-SM-7P8RY	0.574152092039448
GTEX-1EH9U-0326-SM-7P8S2	0.604459427556892
GTEX-1EMGI-0326-SM-9MQM5	0.566780858023307
GTEX-1EN7A-0326-SM-7P8T1	0.540924678401602
GTEX-1EU9M-0126-SM-7P8P8	0.554366075508138
GTEX-1EWIQ-0626-SM-7PBYW	0.564382399819986
GTEX-1EX96-1526-SM-7PBXK	0.538441409680232
GTEX-1F48J-0526-SM-9WYSX	0.631908814113697
GTEX-1F52S-0826-SM-7P8TQ	0.638434119300694
GTEX-1F5PK-2626-SM-7RHH6	0.657824139402345
GTEX-1F5PL-0426-SM-7P8PR	0.572286983569031
GTEX-1F6I4-0326-SM-7P8T8	0.553205647943521
GTEX-1F6IF-0226-SM-7PBZ6	0.591475174168762
GTEX-1F75A-0626-SM-7PBYI	0.560053767772768
GTEX-1F75B-0526-SM-7P8T5	0.625991996141861
GTEX-1F75I-0526-SM-7RHI3	0.558519489315757
GTEX-1F75W-0326-SM-7PC2Q	0.574265070064753
GTEX-1F7RK-0326-SM-7RHH7	0.519113394209839
GTEX-1F88E-1826-SM-9MQLV	0.616117057070287
GTEX-1F88F-2526-SM-7PC2R	0.533114902769248
GTEX-1FIGZ-1726-SM-9MQKS	0.543149701296995
GTEX-1GF9U-2326-SM-7RHH9	0.539668876867019
GTEX-1GF9V-0126-SM-9WYT2	0.583415213647429
GTEX-1GF9W-0526-SM-9MQJP	0.573518483255988
GTEX-1GF9X-2126-SM-7PBXN	0.54219225694014
GTEX-1GMR2-2126-SM-7P8TX	0.542031619279805
GTEX-1GMR3-2126-SM-9WYTZ	0.536702239132242
GTEX-1GMR8-0326-SM-9KNUO	0.599613487321685
GTEX-1GMRU-0326-SM-9WYT6	0.568330956870128
GTEX-1GN1U-2226-SM-9MQK1	0.566456607518351
GTEX-1GN1V-0326-SM-9WYTO	0.555501272573608
GTEX-1GN1W-0726-SM-9KNTV	0.531535521017394
GTEX-1GN2E-0726-SM-9MQLU	0.535927778835338
GTEX-1GN73-0126-SM-CNPPT	0.540950301051294
GTEX-1GPI6-0326-SM-9MQM6	0.534317603242596
GTEX-1GPI7-0426-SM-7RHHP	0.514895213431921
GTEX-1GTWX-0326-SM-9WYTP	0.538622510718686
GTEX-1GZ2Q-0426-SM-9WPOU	0.562591178168098
GTEX-1GZ4H-1626-SM-7PC3F	0.577906397626834
GTEX-1GZ4I-0526-SM-9YFLX	0.610888669438859
GTEX-1GZHY-0126-SM-9WYUQ	0.537433512129788
GTEX-1H11D-0326-SM-9WG71	0.562316873695618
GTEX-1H1CY-2726-SM-9MQLR	0.589894314762812
GTEX-1H1DE-1726-SM-A9G3G	0.51983506913457
GTEX-1H1DG-0326-SM-9QEHK	0.589401589721526
GTEX-1H1E6-2126-SM-9KNVM	0.590498109052561
GTEX-1H1ZS-0626-SM-CNPPU	0.607984894508619
GTEX-1H23P-0526-SM-9WG6S	0.534671986822733
GTEX-1H2FU-0526-SM-ACKXO	0.659209873888003
GTEX-1H3NZ-0326-SM-9MQL6	0.681655291672906
GTEX-1H3O1-0626-SM-9MQM4	0.651964413504128
GTEX-1H3VE-0126-SM-9WYTW	0.65636856976487
GTEX-1H3VY-0326-SM-9WYU6	0.560479668887748
GTEX-1H4P4-0626-SM-9YFKZ	0.504248202097951
GTEX-1HB9E-0326-SM-D3LA5	0.561497614539315
GTEX-1HBPH-0826-SM-ARZNB	0.574700447481676
GTEX-1HBPI-0226-SM-ADEJ7	0.523671268674508
GTEX-1HBPM-0426-SM-CKZOO	0.599014385894136
GTEX-1HBPN-0526-SM-A9SM6	0.542565409262989
GTEX-1HC8U-2626-SM-CNPPH	0.522854944712142
GTEX-1HCU6-0526-SM-A9SKU	0.523704983447096
GTEX-1HCU7-0426-SM-D3L8Q	0.594197731142385
GTEX-1HCU9-1926-SM-9WYSE	0.518070211530208
GTEX-1HCUA-2326-SM-ACKVJ	0.565132180576998
GTEX-1HCVE-0326-SM-CGQEW	0.583150216641947
GTEX-1HFI6-0426-SM-B2LXB	0.531736656967069
GTEX-1HFI7-1926-SM-A96TQ	0.557998368911856
GTEX-1HGF4-2626-SM-CM2SJ	0.567776907624356
GTEX-1HKZK-0226-SM-9WYUG	0.590783480365837
GTEX-1HR9M-0326-SM-CL549	0.621272576886986
GTEX-1HSEH-0326-SM-A9G26	0.556381416137907
GTEX-1HSGN-0326-SM-ACKXQ	0.554119016244561
GTEX-1HSKV-0126-SM-E6CI1	0.489761913124738
GTEX-1HSMO-0526-SM-ACKXB	0.608582695725942
GTEX-1HSMP-0326-SM-A9SMC	0.596149634086454
GTEX-1HSMQ-1326-SM-ADEHS	0.555902976168003
GTEX-1HT8W-0326-SM-CM2SG	0.550292366910036
GTEX-1HUB1-0526-SM-CL54N	0.577546712062544
GTEX-1I19N-2026-SM-ACKXJ	0.634830239283359
GTEX-1I1GP-2126-SM-CKZPJ	0.542273282511267
GTEX-1I1GQ-0326-SM-A9SKS	0.546076527750097
GTEX-1I1GR-0326-SM-CKZPI	0.540358799102745
GTEX-1I1GS-0326-SM-ARL7X	0.629978887950368
GTEX-1I1GT-0726-SM-B2LWN	0.54965441422948
GTEX-1I1GU-2126-SM-CGQF9	0.607559276630398
GTEX-1I1GV-0126-SM-CL55G	0.582649386428125
GTEX-1I1HK-0326-SM-ACKW5	0.528749462167233
GTEX-1I4MK-2326-SM-ADEHR	0.522001289471648
GTEX-1I6K6-0326-SM-CJI4A	0.564730090126901
GTEX-1I6K7-0326-SM-B2LXO	0.515013721315063
GTEX-1ICG6-2726-SM-CKZPN	0.581601671040921
GTEX-1ICLY-0326-SM-ARL7S	0.569073528002042
GTEX-1ICLZ-0626-SM-ARL83	0.511436316993441
GTEX-1IDFM-1526-SM-ARL7U	0.637050483149682
GTEX-1IDJC-2026-SM-ADEIK	0.535909612179252
GTEX-1IDJD-1326-SM-CM2TQ	0.593641335724374
GTEX-1IDJE-2426-SM-ACKWF	0.566345835454678
GTEX-1IDJF-0326-SM-ADEIG	0.546590954294352
GTEX-1IDJH-0226-SM-CYPSB	0.516900618638013
GTEX-1IDJU-2426-SM-ARZM9	0.557672120336317
GTEX-1IDJV-0426-SM-COH3Z	0.585845180374395
GTEX-1IE54-0326-SM-ARZMD	0.624159124123525
GTEX-1IGQW-0526-SM-CKZO3	0.631188938491537
GTEX-1IKJJ-0326-SM-CL55L	0.551723509701223
GTEX-1IKK5-0426-SM-CL53X	0.589271551459529
GTEX-1IKOH-0126-SM-COH4D	0.584162998187697
GTEX-1IL2U-0726-SM-EAZ2Y	0.610972622286144
GTEX-1IL2V-0526-SM-ARL8B	0.567460849328265
GTEX-1IOXB-0326-SM-CL55M	0.540781515531617
GTEX-1IY9M-0326-SM-ARZMN	0.558342978062164
GTEX-1J1OQ-0426-SM-A9SLI	0.643662337756526
GTEX-1J1R8-2326-SM-CKZPS	0.511627686882621
GTEX-1J8EW-0326-SM-CYPSX	0.594646744266389
GTEX-1J8JJ-0126-SM-D3L93	0.557359261717511
GTEX-1J8Q2-0126-SM-E9J2G	0.595599119160955
GTEX-1J8Q3-1426-SM-CKZPU	0.604618211651887
GTEX-1J8QM-2226-SM-CYPSK	0.637129062467954
GTEX-1JJ6O-0926-SM-CYPT1	0.600597902554571
GTEX-1JJEA-0126-SM-D3L8A	0.531609900025062
GTEX-1JK1U-2226-SM-CNNPL	0.581212888621878
GTEX-1JKYN-1826-SM-ARZMZ	0.543785694054943
GTEX-1JKYR-0326-SM-CNPOL	0.536039873113074
GTEX-1JMLX-0326-SM-CM2RP	0.590918291097262
GTEX-1JMPY-1226-SM-CJI3A	0.564132048765776
GTEX-1JMPZ-0126-SM-CNPOZ	0.654997984436321
GTEX-1JMQI-2126-SM-CM2SC	0.617291820356228
GTEX-1JMQJ-0126-SM-E6CI2	0.572364355819831
GTEX-1JMQK-0326-SM-ARZN5	0.641849415603492
GTEX-1JMQL-0126-SM-CY8HN	0.62409886111502
GTEX-1JN1M-0526-SM-CJI3D	0.622822647961625
GTEX-1JN6P-0526-SM-COH33	0.557314700606851
GTEX-1JN76-0326-SM-ARZNJ	0.554675636074247
GTEX-1K2DA-2226-SM-CGQGM	0.556724468565894
GTEX-1K2DU-2526-SM-D3L8V	0.571772988105422
GTEX-1K9T9-0326-SM-EWRNQ	0.562184291934667
GTEX-1KAFJ-2326-SM-D3L8Z	0.542836570545523
GTEX-1KANA-0926-SM-D3L9K	0.502836329030732
GTEX-1KANB-0126-SM-E6CJT	0.607913259907446
GTEX-1KANC-1626-SM-E6CIA	0.618050801145372
GTEX-1KD4Q-0326-SM-E9TJA	0.583019242159525
GTEX-1KD5A-0726-SM-DIPEO	0.549816763395524
GTEX-1KWVE-0926-SM-CXZKP	0.548603237715519
GTEX-1KXAM-2426-SM-DIPFC	0.574459872382481
GTEX-1L5NE-2226-SM-CXZKS	0.537473404421771
GTEX-1LB8K-0126-SM-EVYCN	0.5288307053562
GTEX-1LBAC-0326-SM-DIPF1	0.581392315716194
GTEX-1LC47-0626-SM-DIPFE	0.625651729550196
GTEX-1LG7Y-0126-SM-E6CJ8	0.536744283587004
GTEX-1LG7Z-2126-SM-CXKYU	0.58400933402286
GTEX-1LGOU-2126-SM-DIPFG	0.539354619883493
GTEX-1LGRB-2626-SM-CNPPR	0.60455412956428
GTEX-1LH75-2626-SM-E9TKL	0.637413888536968
GTEX-1LNCM-1226-SM-E9U5C	0.560006023578123
GTEX-1LSNL-0126-SM-EWRNR	0.534108176161357
GTEX-1LSNM-2326-SM-EWRO8	0.567846040602905
GTEX-1LVA9-0326-SM-DLHBU	0.547305342048947
GTEX-1LVAM-0326-SM-DIPFL	0.55111931159696
GTEX-1LVAN-0526-SM-CNNQ1	0.546872140712478
GTEX-1LVAO-0526-SM-EWRNS	0.543200264710986
GTEX-1M4P7-0126-SM-DKPQF	0.576473923450986
GTEX-1M5QR-1326-SM-EWROC	0.591750134004796
GTEX-1MA7W-1826-SM-DIPFP	0.570955368868088
GTEX-1MCC2-2726-SM-EWRN3	0.62127163631633
GTEX-1MCQQ-0626-SM-E9U5Q	0.563142448661639
GTEX-1MCYP-2026-SM-DTXE4	0.579421969217588
GTEX-1MJIX-2126-SM-E9J3A	0.600233797497639
GTEX-1MJK3-1426-SM-E9TK1	0.570288882522811
GTEX-1MUQO-0226-SM-E9TJL	0.622444336241766
GTEX-1N2DV-0526-SM-DTX8W	0.600142018574564
GTEX-1N2DW-0426-SM-E9TK4	0.550548708504429
GTEX-1N2EF-0526-SM-E76OK	0.63799602530905
GTEX-1NHNU-1226-SM-DTX8I	0.613865634041304
GTEX-1NUQO-0726-SM-E9J3K	0.561870848305346
GTEX-1O9I2-0526-SM-EYYXI	0.606992463007233
GTEX-1OFPY-2526-SM-DTXEK	0.582988279563813
GTEX-1P4AB-0326-SM-EXUT3	0.626801614769072
GTEX-1PBJJ-0326-SM-E8VNT	0.570884105584864
GTEX-1PDJ9-0526-SM-DTXDL	0.565087553504575
GTEX-1PIEJ-0326-SM-EVYB5	0.577275655710689
GTEX-1PIGE-0226-SM-E76OT	0.551690973617517
GTEX-1PIIG-0126-SM-E9J46	0.570658551464166
GTEX-1PPGY-0426-SM-DTXFE	0.567135029815136
GTEX-1PPH7-2526-SM-E76OJ	0.590598614484533
GTEX-1PPH8-0326-SM-E76PR	0.52381223703775
GTEX-1PWST-0426-SM-E76QV	0.632575633920836
GTEX-1QAET-2026-SM-E9J3S	0.598090082224059
GTEX-1QCLY-0426-SM-E8VOH	0.608394836581187
GTEX-1QCLZ-0326-SM-DTXG2	0.596582873139232
GTEX-1QEPI-0526-SM-E76QF	0.575347324271208
GTEX-1QMI2-0526-SM-DTXFU	0.563083670552634
GTEX-1QP28-0526-SM-E8VNR	0.592423116425052
GTEX-1QP2A-0526-SM-E8VN5	0.563584412949753
GTEX-1QP66-1626-SM-E76PC	0.681434078424793
GTEX-1QP67-1826-SM-DTX8D	0.583139847820223
GTEX-1QP6S-0426-SM-DTXG4	0.563909706010586
GTEX-1QP9N-1926-SM-E6CPY	0.545572994049686
GTEX-1QPFJ-0326-SM-E8VO2	0.623692320865661
GTEX-1QW4Y-1726-SM-EWRN1	0.583000440873508
GTEX-1R46S-0326-SM-EWRNE	0.608701673064144
GTEX-1R7EU-0626-SM-DTX9N	0.603554303294807
GTEX-1R7EV-2026-SM-DTX83	0.612332928691551
GTEX-1R9JW-2426-SM-DTXFI	0.728624330182997
GTEX-1R9K4-0626-SM-E76OZ	0.560037512896619
GTEX-1R9K5-0326-SM-EWRNG	0.669456578519883
GTEX-1R9PM-2226-SM-E8VOC	0.584058583008713
GTEX-1R9PN-1826-SM-E8VO4	0.587211486766649
GTEX-1R9PO-2426-SM-EVYBS	0.605757077074742
GTEX-1RAZA-0526-SM-E76R2	0.578566683405324
GTEX-1RAZQ-0426-SM-DTXFQ	0.554586416408264
GTEX-1RAZR-0326-SM-EWRNM	0.549632323433842
GTEX-1RB15-2226-SM-DTXFZ	0.555515276173813
GTEX-1RQEC-0126-SM-E9J2H	0.545812757368031
GTEX-1RQED-0426-SM-E6CJP	0.50098008002532
GTEX-1S5VW-0526-SM-E6CHL	0.552729527046352
GTEX-1S5ZA-0526-SM-EWRO1	0.583731691792978
GTEX-1S82P-0326-SM-E9TIR	0.586169306272063
GTEX-1S82U-1426-SM-E6CJL	0.514169729473225
GTEX-1S82Y-2226-SM-EWRNV	0.611272763845943
GTEX-1S83E-2126-SM-EWRO6	0.572883902407207
GTEX-N7MS-0426-SM-2YUN6	0.53883792717057
GTEX-NFK9-0626-SM-2HMIV	0.573001676820557
GTEX-O5YT-1626-SM-32PK6	0.542941792309763
GTEX-O5YV-2026-SM-2D7VS	0.57671580627261
GTEX-OHPK-1626-SM-2YUN3	0.547930856283196
GTEX-OHPL-1626-SM-2HMIR	0.584050460261269
GTEX-OHPN-2726-SM-2I5H4	0.573464972462798
GTEX-OIZF-1626-SM-2YUNE	0.599343365131405
GTEX-OIZG-1326-SM-2HMIQ	0.566492679436854
GTEX-OIZH-1626-SM-2HMKI	0.547849454654963
GTEX-OIZI-0626-SM-2XCEH	0.518834352411727
GTEX-OOBJ-1626-SM-2I3F7	0.59442376907434
GTEX-OOBK-1626-SM-2HMKG	0.564382215412441
GTEX-OXRK-1826-SM-2HMJE	0.600566518411468
GTEX-OXRL-1626-SM-2YUMU	0.597094580701832
GTEX-OXRN-1326-SM-3LK5V	0.603846180140065
GTEX-OXRO-1726-SM-3LK6C	0.675664549171197
GTEX-OXRP-2326-SM-2S1NL	0.58156399669673
GTEX-P44G-0526-SM-2XCD1	0.561820379715295
GTEX-P44H-0426-SM-2XCEZ	0.575079714209032
GTEX-P4PP-1626-SM-2HMJF	0.578577999067109
GTEX-P4PQ-1626-SM-2HMKK	0.569534298757153
GTEX-P4QS-1626-SM-2S1NH	0.568160702307411
GTEX-P4QT-1626-SM-DHXIR	0.570394662530182
GTEX-P78B-1626-SM-5SI85	0.579126836712887
GTEX-PLZ4-0926-SM-2S1OI	0.542304778366883
GTEX-PLZ5-1726-SM-2I5F6	0.531300116664319
GTEX-PLZ6-1526-SM-2S1OC	0.577974349278161
GTEX-POMQ-1926-SM-3NB1Y	0.590150317660658
GTEX-POYW-0526-SM-2XCEY	0.702761178118868
GTEX-PSDG-0426-SM-5SI86	0.572692371460535
GTEX-PW2O-1726-SM-2S1OO	0.529634469408822
GTEX-PWCY-2026-SM-5SI8R	0.544477383615492
GTEX-PWN1-1626-SM-2S1OL	0.555193100206358
GTEX-PX3G-1626-SM-2S1PT	0.628167392501204
GTEX-Q2AG-0426-SM-2S1PU	0.572398922703337
GTEX-Q2AH-1826-SM-2S1Q2	0.592591739467475
GTEX-Q2AI-1526-SM-3GIJ3	0.577297001626597
GTEX-Q734-2026-SM-3GADA	0.626035828385938
GTEX-QCQG-2126-SM-DTXFV	0.574365982968264
GTEX-QDT8-0526-SM-3NMD8	0.572335724980303
GTEX-QDVJ-1926-SM-2S1PJ	0.575242044248676
GTEX-QDVN-2426-SM-2S1Q4	0.638330361887998
GTEX-QEG4-0626-SM-2S1OY	0.560197649853923
GTEX-QEG5-0426-SM-2I5GJ	0.563518734711705
GTEX-QEL4-0626-SM-3GIJM	0.531190929061047
GTEX-QESD-1626-SM-2S1RB	0.560986127375971
GTEX-QLQ7-1726-SM-2S1QQ	0.578773227409653
GTEX-QLQW-1326-SM-2S1QS	0.564416092385251
GTEX-QV31-1426-SM-2S1QD	0.560135758479366
GTEX-QV44-2026-SM-2S1RD	0.611209742047221
GTEX-QVJO-0126-SM-3GIK4	0.61153193715515
GTEX-QVUS-0226-SM-3GIJY	0.557208882209715
GTEX-QXCU-1726-SM-2TC6L	0.499915779163055
GTEX-R3RS-0526-SM-3GADG	0.60288372595981
GTEX-R53T-1826-SM-3GIJX	0.530948639557245
GTEX-R55C-1726-SM-3GADJ	0.481734202020617
GTEX-R55D-0626-SM-3GAD5	0.659995951768572
GTEX-R55E-0526-SM-2TC6B	0.517493672471975
GTEX-R55G-2326-SM-2TC61	0.57625884357385
GTEX-REY6-0826-SM-2TF4S	0.56550821870157
GTEX-RM2N-1626-SM-2TF5N	0.588234571083607
GTEX-RN64-0326-SM-2TC5J	0.527655365871353
GTEX-RNOR-0526-SM-2TF4O	0.567048418647429
GTEX-RTLS-0526-SM-2TF64	0.572669254515395
GTEX-RU1J-1726-SM-2TF5S	0.564308860779201
GTEX-RU72-1326-SM-2TF6T	0.57837729863449
GTEX-RUSQ-1726-SM-2TF68	0.556598244445039
GTEX-RWS6-2126-SM-2XCAV	0.560553670318745
GTEX-RWSA-0726-SM-2XCBE	0.539776603392014
GTEX-S32W-2326-SM-2XCAW	0.582794768961169
GTEX-S33H-2226-SM-DKPOP	0.526195201386132
GTEX-S7PM-0526-SM-3NM92	0.567807520240434
GTEX-S95S-1426-SM-2XCDM	0.491879142379169
GTEX-SE5C-1826-SM-2XCE4	0.621187308949986
GTEX-SIU8-0526-SM-2XCDP	0.541969770974625
GTEX-SJXC-0526-SM-2XCFG	0.576948815230096
GTEX-SN8G-0326-SM-32PLG	0.615741859890953
GTEX-SNMC-1426-SM-2XCFM	0.592366184986855
GTEX-SNOS-1526-SM-32PLW	0.589098039247187
GTEX-SSA3-0326-SM-32QPS	0.640883037683465
GTEX-SUCS-1626-SM-32PLS	0.576742551485457
GTEX-T2IS-2626-SM-32QPP	0.534108231973181
GTEX-T5JC-0626-SM-3NMA6	0.55399759653327
GTEX-T5JW-1826-SM-3GAE1	0.58019783859233
GTEX-T6MN-0526-SM-32PMS	0.557384275217222
GTEX-T8EM-1326-SM-3DB7G	0.556592881369286
GTEX-TKQ1-1426-SM-4GICK	0.560027341853473
GTEX-TKQ2-0826-SM-33HB6	0.4660754479369
GTEX-TML8-1826-SM-32QOR	0.643848102187786
GTEX-TMMY-0426-SM-33HBB	0.576456255453806
GTEX-TMZS-0326-SM-3DB9P	0.544744201301921
GTEX-TSE9-0526-SM-3DB7Z	0.59596208831795
GTEX-U3ZG-0326-SM-47JXN	0.530068743237674
GTEX-U3ZH-1926-SM-4DXTR	0.671036358876802
GTEX-U3ZM-1226-SM-3DB9G	0.622266085986198
GTEX-U3ZN-2226-SM-3DB88	0.579951030447855
GTEX-U412-0326-SM-3DB9L	0.531884507651886
GTEX-U4B1-1626-SM-3DB8N	0.553918276560754
GTEX-U8T8-1426-SM-3DB9H	0.566673617265678
GTEX-U8XE-0726-SM-3DB8O	0.5748740235871
GTEX-UJHI-1726-SM-3DB9B	0.588918251898503
GTEX-UJMC-1826-SM-3GADT	0.585947313701219
GTEX-UPJH-0526-SM-4IHK8	0.543610870356358
GTEX-UTHO-0726-SM-3GAEN	0.615445904140242
GTEX-V1D1-2426-SM-3GAER	0.563702508203562
GTEX-V955-2426-SM-3GAEF	0.63007048743028
GTEX-VJWN-0426-SM-3GIJI	0.589820492119769
GTEX-VJYA-1926-SM-3GIJJ	0.612010129559055
GTEX-VUSG-2626-SM-4KKZI	0.63756466021115
GTEX-W5WG-1926-SM-4KKZK	0.531280439806037
GTEX-WEY5-2026-SM-CYPRC	0.483258535096132
GTEX-WFG7-2226-SM-3GIKP	0.591014029385503
GTEX-WFG8-2426-SM-3GILL	0.592239371734522
GTEX-WFON-2326-SM-3LK7M	0.591311142646867
GTEX-WHPG-2226-SM-3NMBO	0.559180372840405
GTEX-WHSB-1826-SM-3TW8M	0.536549418609086
GTEX-WHSE-0526-SM-5GZZD	0.585356842641385
GTEX-WK11-2526-SM-3NM9Y	0.557997210131657
GTEX-WL46-0626-SM-3LK7R	0.562879040886842
GTEX-WOFL-0626-SM-3MJG3	0.556513886793523
GTEX-WOFM-1326-SM-3MJFR	0.585944389327399
GTEX-WRHK-1626-SM-3MJFH	0.589865146859113
GTEX-WRHU-0826-SM-3MJFN	0.555121572075965
GTEX-WWTW-0626-SM-4MVNS	0.628910285277766
GTEX-WWYW-0526-SM-3NB2W	0.605765433888101
GTEX-WXYG-2526-SM-3NB3F	0.616971979812335
GTEX-WY7C-2526-SM-3NB2N	0.607255547584332
GTEX-WYJK-1726-SM-3NM9U	0.594770372214247
GTEX-WYVS-2326-SM-3NMAI	0.514248135781034
GTEX-WZTO-0826-SM-3NM8Q	0.529643941041835
GTEX-X261-0326-SM-3NMD4	0.63657354387135
GTEX-X4EO-0526-SM-3P5Z3	0.559051112812401
GTEX-X4XX-0626-SM-3NMC1	0.652872818795589
GTEX-X4XY-0626-SM-4E3IN	0.563786513612525
GTEX-X5EB-2326-SM-46MW5	0.525779733318718
GTEX-X638-0326-SM-47JY1	0.62757322619379
GTEX-X88G-0326-SM-47JZ4	0.648667976381892
GTEX-X8HC-0526-SM-4E3JA	0.585276015067792
GTEX-XAJ8-1026-SM-47JY9	0.549376972963838
GTEX-XBEC-0626-SM-4QARY	0.507830875348553
GTEX-XBED-2626-SM-4E3J5	0.544137353561545
GTEX-XBEW-1026-SM-4QARV	0.563749887237526
GTEX-XGQ4-2326-SM-4AT53	0.553737625621683
GTEX-XMD1-0626-SM-EZ6MC	0.640302427320729
GTEX-XMD2-0526-SM-4YCDI	0.687964624098733
GTEX-XOT4-0526-SM-4B66O	0.554199045812003
GTEX-XPT6-2026-SM-4B64V	0.569430156985767
GTEX-XPVG-2526-SM-4B66D	0.504204242047555
GTEX-XQ3S-0426-SM-4BOOA	0.524372595018309
GTEX-XQ8I-0626-SM-4BOPT	0.626599169902397
GTEX-XUW1-0826-SM-4BOP6	0.580977432189118
GTEX-XUYS-0326-SM-47JX2	0.53912195198693
GTEX-XUZC-2126-SM-4BRW8	0.630167440558423
GTEX-XV7Q-2926-SM-4BRUL	0.696219880106021
GTEX-XYKS-2426-SM-4AT43	0.641446922573233
GTEX-Y111-0326-SM-4SOIX	0.521229963249162
GTEX-Y114-2526-SM-4TT8M	0.578884477709233
GTEX-Y3I4-2326-SM-4TT81	0.493776809314742
GTEX-Y3IK-2626-SM-4WWDK	0.573545326924403
GTEX-Y5LM-2126-SM-4VDSY	0.556233499722687
GTEX-Y5V5-2526-SM-4VBQ4	0.645971130459544
GTEX-Y5V6-2626-SM-5IFIX	0.533270523228028
GTEX-Y8DK-0326-SM-4TT3P	0.536901632309058
GTEX-Y8E4-1026-SM-4VBQ5	0.556377200495499
GTEX-Y8E5-0326-SM-57WBM	0.627971257162906
GTEX-Y8LW-2026-SM-4V6G8	0.533380132399604
GTEX-Y9LG-1926-SM-5IFHY	0.519129338740494
GTEX-YB5E-2226-SM-5IFJ5	0.573367006814733
GTEX-YB5K-2326-SM-5IFHD	0.511297898130767
GTEX-YBZK-0326-SM-59HLN	0.640246976619239
GTEX-YEC3-2126-SM-4YCDB	0.521116413747708
GTEX-YEC4-2226-SM-5IFJT	0.549843657337609
GTEX-YECK-0626-SM-4W1ZE	0.528651191218484
GTEX-YF7O-2526-SM-5IFJX	0.559104066278161
GTEX-YFC4-1026-SM-5RQJM	0.561090359093474
GTEX-YFCO-1926-SM-4W212	0.563892320057869
GTEX-YJ8O-2826-SM-5CVM4	0.498916168916463
GTEX-Z93S-1326-SM-5CVMR	0.536016913405227
GTEX-Z9EW-1726-SM-5CVMO	0.522708481298907
GTEX-ZA64-2026-SM-5PNXT	0.542930013584552
GTEX-ZAB4-0426-SM-5HL7N	0.579573875996335
GTEX-ZAB5-2126-SM-5K7UN	0.568055607265526
GTEX-ZAJG-0526-SM-5S2MT	0.624266326238205
GTEX-ZAK1-0526-SM-5K7X4	0.534489948392636
GTEX-ZAKK-0326-SM-5EGHA	0.600279383839296
GTEX-ZC5H-0326-SM-5HL9F	0.635897223665408
GTEX-ZDTS-0526-SM-4WKH9	0.525416868708383
GTEX-ZDXO-0326-SM-4WKHJ	0.588117436257795
GTEX-ZDYS-1726-SM-5HL4Y	0.548043678552268
GTEX-ZE7O-0326-SM-51MTH	0.560985806351868
GTEX-ZE9C-2326-SM-5J1NT	0.561991104454894
GTEX-ZEX8-2526-SM-DO92M	0.570682200361038
GTEX-ZF28-0526-SM-4WKGW	0.629072394214019
GTEX-ZF29-2426-SM-DO92G	0.598025950906105
GTEX-ZF2S-2126-SM-4WWAY	0.570092319545913
GTEX-ZF3C-0326-SM-4WWBF	0.596269070611014
GTEX-ZGAY-0726-SM-DO91O	0.55534227682556
GTEX-ZLFU-2526-SM-DO91K	0.611073649246746
GTEX-ZLV1-2126-SM-4WWD2	0.605537925131012
GTEX-ZLWG-2126-SM-DO91M	0.608894547658854
GTEX-ZP4G-2026-SM-57WEH	0.601120637566167
GTEX-ZPCL-2026-SM-57WFD	0.552061771362805
GTEX-ZPIC-2526-SM-57WDP	0.587334599473005
GTEX-ZQG8-1226-SM-51MRX	0.504916900449833
GTEX-ZQUD-1726-SM-7P8ON	0.61462364383369
GTEX-ZT9X-1826-SM-57WDU	0.602705139742177
GTEX-ZTPG-0126-SM-5O9AL	0.637968201764563
GTEX-ZTX8-1626-SM-51MRY	0.558575575528446
GTEX-ZUA1-0326-SM-5NQA3	0.52525488478078
GTEX-ZV68-0526-SM-59HKI	0.526606109894695
GTEX-ZV6S-2126-SM-4YCEM	0.608992322884472
GTEX-ZV7C-2426-SM-5NQ7Q	0.602279924907819
GTEX-ZVE1-0526-SM-5NQ71	0.6315915000867
GTEX-ZVE2-0626-SM-5GU7I	0.66612535202742
GTEX-ZVP2-2126-SM-5GU6E	0.609186128161074
GTEX-ZVT2-2426-SM-57WCQ	0.557416968928297
GTEX-ZVT3-0526-SM-5GIE9	0.539904726716153
GTEX-ZVT4-0326-SM-51MS5	0.53849032071168
GTEX-ZVTK-0626-SM-5GU6Y	0.520032707647753
GTEX-ZVZO-0326-SM-5HL4N	0.637912140563686
GTEX-ZVZP-2526-SM-57WBR	0.552937018622127
GTEX-ZWKS-0326-SM-5NQ7G	0.554013679225952
GTEX-ZXG5-0326-SM-5GICH	0.612525647540386
GTEX-ZY6K-2026-SM-5GZXQ	0.623308867335009
GTEX-ZYFC-0526-SM-5GIDF	0.521273032372652
GTEX-ZYFD-0326-SM-5NQ8I	0.510618482692844
GTEX-ZYFG-2426-SM-5GIE8	0.573488459319155
GTEX-ZYT6-1626-SM-5E45R	0.50473618132222
GTEX-ZYW4-0526-SM-5GZZ5	0.583137773434757
GTEX-ZYY3-0526-SM-5E45G	0.592170007490817
GTEX-ZZ64-1526-SM-5E43K	0.57309825925928
GTEX-ZZPT-0626-SM-5GZXT	0.648940545691791
GTEX-ZZPU-2626-SM-5E45Y	0.575756841544602
