## Additional file 6 for "Transcriptome diversity is a systematic source of bias in RNA-sequencing data": gtex_Nerve_Tibial.txt

sample_id	transcriptome_diversity
GTEX-111CU-2226-SM-5N9G5	0.710715678459644
GTEX-111FC-0526-SM-5GZZ8	0.752699174241
GTEX-111VG-2526-SM-5GZXP	0.738995049559369
GTEX-111YS-2126-SM-5EGGM	0.722067578495432
GTEX-113IC-0526-SM-5HL76	0.740489193074589
GTEX-117YX-2426-SM-5GZZJ	0.714683277250753
GTEX-1192X-0326-SM-5H11U	0.762863157824709
GTEX-11DXW-0426-SM-5H12E	0.746900926584243
GTEX-11DXX-2526-SM-5H119	0.724420643090766
GTEX-11DXZ-2526-SM-5N9BG	0.750520592745161
GTEX-11DYG-0426-SM-5987J	0.755001011743806
GTEX-11EI6-0426-SM-5EQ43	0.782367519246362
GTEX-11EQ9-2326-SM-5HL5H	0.729572087746092
GTEX-11GS4-2826-SM-5HL56	0.658070601572662
GTEX-11GSO-2626-SM-5Q5AK	0.759026162765179
GTEX-11GSP-2826-SM-5A5LK	0.746016125623778
GTEX-11H98-0426-SM-5HL55	0.75045262267459
GTEX-11LCK-1326-SM-5Q5AN	0.72629349540485
GTEX-11NSD-1826-SM-5N9CF	0.759348077564971
GTEX-11NUK-0426-SM-5HL5V	0.71635613273128
GTEX-11O72-0526-SM-5Q5AO	0.767249197395047
GTEX-11OC5-0526-SM-5N9EE	0.694440264778402
GTEX-11ONC-2326-SM-5HL6P	0.726636575427998
GTEX-11P7K-2226-SM-5GU56	0.742311506469942
GTEX-11P81-2626-SM-5GU6T	0.758570519291266
GTEX-11P82-1926-SM-5Q5AU	0.654794814890964
GTEX-11PRG-0126-SM-5BC55	0.737965547356291
GTEX-11TT1-2626-SM-5EGL2	0.712987244194347
GTEX-11TTK-0426-SM-5EQLT	0.746862522489663
GTEX-11UD2-0426-SM-5EQ5W	0.761541436993165
GTEX-11VI4-2126-SM-5EGI1	0.725717185465919
GTEX-11WQC-2826-SM-5GU7A	0.805088221652771
GTEX-11XUK-2326-SM-5CVLM	0.739156164098969
GTEX-11ZU8-2626-SM-5EQLL	0.704872725998294
GTEX-11ZUS-1226-SM-5FQU8	0.752831836750132
GTEX-11ZVC-2826-SM-5FQTC	0.718285745885197
GTEX-1211K-2326-SM-5FQU7	0.723502484277207
GTEX-12126-0626-SM-5Q5AQ	0.760285088017136
GTEX-1212Z-2726-SM-5EQ59	0.766573153890847
GTEX-12584-0326-SM-59HK2	0.76148157060801
GTEX-12696-2626-SM-5EQ44	0.72372621204718
GTEX-12BJ1-2626-SM-5FQUF	0.715441244600295
GTEX-12C56-1826-SM-5EQ6D	0.734446446424454
GTEX-12KS4-1126-SM-5FQUI	0.740869033519586
GTEX-12WSD-0326-SM-59HKP	0.751939001848726
GTEX-12WSF-0426-SM-7KUMT	0.741367565207302
GTEX-12WSG-2726-SM-5EQ5M	0.752657330373731
GTEX-12WSK-2626-SM-5GCOT	0.739897536262332
GTEX-12WSL-2826-SM-5LZWL	0.759275783748328
GTEX-12WSM-0426-SM-5LZVU	0.732342439739448
GTEX-12ZZX-0426-SM-5DUVT	0.759758871674291
GTEX-12ZZY-0426-SM-5LZW3	0.741771684571343
GTEX-13111-2026-SM-5GCMN	0.736827201873056
GTEX-13113-2026-SM-5LZU3	0.758622458975775
GTEX-1313W-0326-SM-5LZU5	0.728067867723292
GTEX-1314G-1826-SM-5LZVA	0.726982073066451
GTEX-131XE-2526-SM-5EQ57	0.757249889443957
GTEX-131XF-2426-SM-5BC6C	0.756802652984758
GTEX-131XG-2526-SM-5HL7F	0.747882537684266
GTEX-131XH-2526-SM-5GCND	0.744728004464226
GTEX-131XW-0126-SM-5LZWD	0.732972436162547
GTEX-131YS-0326-SM-5PNYW	0.763163951329631
GTEX-132NY-0526-SM-5EQ4V	0.734883378829199
GTEX-132QS-2426-SM-62LFI	0.744203824279263
GTEX-1339X-2726-SM-5PNYU	0.733709426451585
GTEX-133LE-2126-SM-5IJBX	0.771189538095898
GTEX-1399R-2426-SM-5IJFC	0.734269367928145
GTEX-1399S-2426-SM-5K7U3	0.745401760247173
GTEX-1399U-2626-SM-9YFKU	0.719071103957488
GTEX-139T4-0426-SM-5J1OQ	0.750013286100888
GTEX-139T6-1726-SM-5PNZ3	0.741698638043148
GTEX-139T8-0326-SM-5IJCM	0.746679984708015
GTEX-139TT-0326-SM-5IJC3	0.766272359773867
GTEX-139TU-0326-SM-62LFK	0.763441496861139
GTEX-139YR-2626-SM-5K7U4	0.756240208888518
GTEX-13CF2-2826-SM-5LZX9	0.77789776483673
GTEX-13D11-2626-SM-5IJDB	0.745563731160625
GTEX-13FH7-2426-SM-5K7US	0.737199185377928
GTEX-13FHO-0526-SM-5K7VS	0.725121244904155
GTEX-13FHP-0326-SM-5K7U2	0.783311409733627
GTEX-13FLV-2326-SM-5K7UK	0.756889689923324
GTEX-13FTW-2426-SM-9WG73	0.711197889187523
GTEX-13FTY-0326-SM-5L3DN	0.774231451870899
GTEX-13G51-2826-SM-5LZWV	0.751528693443904
GTEX-13IVO-0426-SM-5LZY7	0.761942180957778
GTEX-13JUV-2526-SM-5J1OD	0.764616672240443
GTEX-13JVG-0526-SM-5IJBN	0.749169048942787
GTEX-13N11-2826-SM-5KM4Z	0.755111510890496
GTEX-13N1W-0426-SM-5MR46	0.751869982743315
GTEX-13NYC-0626-SM-5K7U8	0.771360492131743
GTEX-13NZ9-0726-SM-5J1ME	0.780269087605505
GTEX-13NZA-0326-SM-5J1MK	0.751335095308229
GTEX-13O1R-0426-SM-5K7WG	0.737293512382916
GTEX-13O21-1826-SM-5MR5M	0.73782942486855
GTEX-13O3O-0326-SM-5K7W2	0.740211783566677
GTEX-13O3P-0326-SM-5K7VM	0.751804467722957
GTEX-13O3Q-2626-SM-5KM3S	0.779561732045791
GTEX-13O61-2626-SM-5KM4U	0.760216727349372
GTEX-13OVG-2226-SM-5K7V8	0.71868023648333
GTEX-13OVI-1526-SM-5K7VX	0.739155379998294
GTEX-13OVJ-0426-SM-5L3GX	0.744915641539796
GTEX-13OVL-1526-SM-5K7WA	0.744052915573477
GTEX-13OW6-0226-SM-5J1NB	0.758541371785373
GTEX-13OW7-0526-SM-5J1N2	0.742386992732445
GTEX-13OW8-1526-SM-5K7V2	0.731423939950863
GTEX-13PL7-1926-SM-5J1MM	0.723527295942165
GTEX-13PVQ-0426-SM-5J1OG	0.756091203237059
GTEX-13PVR-2626-SM-7DHKQ	0.750688900896948
GTEX-13QBU-2326-SM-5LU49	0.734515241316404
GTEX-13QIC-1426-SM-5LU4V	0.765955885703162
GTEX-13QJ3-0526-SM-5QGQY	0.751334705264549
GTEX-13RTJ-2826-SM-5QGQH	0.717192405016385
GTEX-13S7M-0426-SM-5S2US	0.734063381296288
GTEX-13S86-2426-SM-5S2MX	0.757215539328494
GTEX-13SLX-0126-SM-5S2MM	0.768999397456054
GTEX-13VXT-0426-SM-5LU57	0.746672353412262
GTEX-13VXU-0426-SM-5LU3I	0.775999916132995
GTEX-13W3W-2726-SM-5SIAE	0.739591694369029
GTEX-13W46-0526-SM-5IJBD	0.762919393547942
GTEX-13X6J-0426-SM-5O9D3	0.739104631211685
GTEX-13X6K-0426-SM-5O9DZ	0.743173571227187
GTEX-13YAN-0626-SM-5O9BQ	0.767045409160112
GTEX-144FL-0426-SM-5O9A1	0.690023527817979
GTEX-144GL-0426-SM-5QGOZ	0.738463473806648
GTEX-144GM-2126-SM-5LU3P	0.732303521732641
GTEX-144GN-2526-SM-5LU54	0.734450445391408
GTEX-145LT-1926-SM-5QGP5	0.754259722515288
GTEX-145LU-0726-SM-5QGP2	0.74480781338052
GTEX-145LV-2526-SM-5S2VA	0.734174966370746
GTEX-145ME-2126-SM-5SIAH	0.738421886686453
GTEX-145MH-1426-SM-5QGPO	0.75737652865131
GTEX-145MO-0526-SM-5Q5F7	0.736378160356284
GTEX-146FH-0326-SM-5QGPT	0.745311465069021
GTEX-146FQ-0426-SM-5NQBA	0.72849339667641
GTEX-146FR-1426-SM-5SIAV	0.712819613632464
GTEX-14753-0126-SM-5S2TX	0.743206131366558
GTEX-1477Z-1526-SM-5SI9V	0.74655610537181
GTEX-147JS-0626-SM-5TDD4	0.765299116095492
GTEX-14A5I-0426-SM-5NQ9V	0.722239076781165
GTEX-14A6H-2626-SM-5NQBO	0.730882198156795
GTEX-14AS3-2226-SM-5S2OX	0.754095437992898
GTEX-14ASI-0326-SM-5S2VH	0.778697121101031
GTEX-14BIL-0426-SM-5SIA3	0.746307808849582
GTEX-14BIM-0426-SM-5SI9N	0.777931982833381
GTEX-14BIN-0826-SM-793DR	0.773130465894975
GTEX-14BMV-0426-SM-5TDEF	0.73525553414065
GTEX-14C38-0626-SM-5S2TV	0.732409783038802
GTEX-14C39-2726-SM-7DUEK	0.7442886094683
GTEX-14C5O-0426-SM-5ZZUW	0.747454691238315
GTEX-14DAQ-0426-SM-664MS	0.743566597783376
GTEX-14DAR-2226-SM-5S2VT	0.723742655170743
GTEX-14E6C-1026-SM-5SI6P	0.746508845354722
GTEX-14E6E-2226-SM-5SI6F	0.760586815425318
GTEX-14E7W-0426-SM-5S2O4	0.767317344696021
GTEX-14ICK-0526-SM-6EU26	0.714121428631144
GTEX-14JFF-0426-SM-6LLHR	0.737621898883132
GTEX-14JG6-1926-SM-6LLIG	0.755055610461748
GTEX-14LLW-0326-SM-5ZZWD	0.760851530700855
GTEX-14PHW-0526-SM-6LLIP	0.712673961802401
GTEX-14PHX-2526-SM-62LEO	0.708978947153299
GTEX-14PHY-2626-SM-62LF8	0.7652658152655
GTEX-14PII-0426-SM-6LLIR	0.766675261437386
GTEX-14PJ3-2226-SM-62LFD	0.720569132951598
GTEX-14PJ4-2526-SM-6LLIT	0.719494351631487
GTEX-14PJ6-2426-SM-6ETZS	0.724980246383265
GTEX-14PJO-0326-SM-6LLHT	0.745428759934275
GTEX-14PN3-2626-SM-6EU17	0.726622208259719
GTEX-15CHC-2526-SM-686YX	0.742386138479233
GTEX-15DDE-0326-SM-6LLJ5	0.793316416190142
GTEX-15DYW-0326-SM-6PAN9	0.758169344734294
GTEX-15EO6-2626-SM-6PALK	0.710869005868044
GTEX-15ER7-0126-SM-6PAM2	0.745837005928323
GTEX-15F5U-1926-SM-6PANL	0.728691810279565
GTEX-15FZZ-1926-SM-7KFTQ	0.710591586421477
GTEX-15G19-0326-SM-7KUGF	0.768523834829907
GTEX-15RIG-0526-SM-7KFTP	0.724625377386195
GTEX-15SKB-0426-SM-6PALQ	0.734564640953735
GTEX-15UKP-0226-SM-7KFTD	0.738795875890325
GTEX-169BO-1726-SM-9MQLX	0.702856328199626
GTEX-16AAH-2126-SM-7LG4D	0.738546277134688
GTEX-16BQI-0626-SM-6PAMS	0.733823172111988
GTEX-16GPK-0326-SM-793BT	0.750956562675816
GTEX-16MT9-0226-SM-793BN	0.773258671391623
GTEX-16NGA-2026-SM-7LG4Q	0.733930852951788
GTEX-16NPX-0426-SM-7EWDJ	0.769233711196937
GTEX-16XZY-2326-SM-7EWDD	0.74280206639386
GTEX-16XZZ-0326-SM-7EWD6	0.736640778263429
GTEX-16YQH-0526-SM-7KUE8	0.761052626126401
GTEX-178AV-1826-SM-7KUE2	0.740335801778687
GTEX-17EUY-0226-SM-79OKV	0.756001409407497
GTEX-17EVP-1126-SM-793C4	0.752023181766017
GTEX-17EVQ-1026-SM-7IGOG	0.752712498560937
GTEX-17F96-0326-SM-793BR	0.761897827004927
GTEX-17F97-0126-SM-7LT8N	0.748865812199924
GTEX-17F98-0826-SM-7DUF7	0.744687206131818
GTEX-17F9E-0426-SM-7IGP1	0.6423526043789
GTEX-17F9Y-0926-SM-79OJU	0.788162458026191
GTEX-17HG3-2526-SM-7IGOD	0.747698746070219
GTEX-17HGU-0426-SM-7DUES	0.763507150674175
GTEX-17HHE-2226-SM-7EPGN	0.709815675470639
GTEX-17HHY-0626-SM-7EPGF	0.754062633128812
GTEX-17HII-0526-SM-7DHLP	0.748908170143955
GTEX-17JCI-0426-SM-7LG4R	0.733011426735532
GTEX-17MF6-0426-SM-79ONB	0.741990135510102
GTEX-183FY-0426-SM-7MKGK	0.688344164689412
GTEX-183WM-0526-SM-731BD	0.76394617498024
GTEX-18465-0526-SM-7LG4K	0.750570770630278
GTEX-18A66-0426-SM-718BF	0.76018129393747
GTEX-18A6Q-0426-SM-731CC	0.770707176505152
GTEX-18A7A-0426-SM-731B6	0.740406684909207
GTEX-18A7B-0426-SM-7LG4T	0.745907616253383
GTEX-18D9A-1726-SM-731BS	0.771395097316841
GTEX-18D9B-0226-SM-731CV	0.71312952167619
GTEX-18D9U-0826-SM-7LG5K	0.704379726184589
GTEX-18QFQ-0426-SM-72D7E	0.744193166933806
GTEX-1A32A-0326-SM-718B3	0.754913143868272
GTEX-1A3MV-2326-SM-731CT	0.72683256529623
GTEX-1A3MW-0326-SM-731EF	0.756351175513934
GTEX-1A3MX-0326-SM-73KXV	0.761725100692208
GTEX-1A8FM-0326-SM-7SB7R	0.763579847534978
GTEX-1A8G6-0326-SM-72D6F	0.777953073122227
GTEX-1A8G7-0526-SM-73KYA	0.788959482712834
GTEX-1AMEY-1626-SM-7MGW1	0.734742953186879
GTEX-1AMFI-2326-SM-731CI	0.747917786695852
GTEX-1AX9I-0426-SM-73KY3	0.763099897170642
GTEX-1AX9J-0526-SM-72D5O	0.767591002454304
GTEX-1AX9K-2526-SM-7DUG4	0.785975182868239
GTEX-1AYCT-2026-SM-793CJ	0.756024936717488
GTEX-1B8KE-2426-SM-73KYE	0.750500778823572
GTEX-1B8KZ-2326-SM-7DUG9	0.760120276910447
GTEX-1B8L1-2926-SM-7DUGA	0.7712216345591
GTEX-1B8SF-0326-SM-7EWEN	0.75025788944413
GTEX-1B8SG-0426-SM-73KY9	0.73639920607707
GTEX-1B932-0326-SM-7IGMV	0.749244401071965
GTEX-1B933-0226-SM-7SB6Z	0.714915398138487
GTEX-1B97I-1826-SM-7939W	0.760013332782023
GTEX-1B97J-1326-SM-7PC2G	0.710789851580049
GTEX-1B996-0526-SM-79OOE	0.715575610260313
GTEX-1BAJH-0326-SM-73KWM	0.752533604613511
GTEX-1C475-2026-SM-793CI	0.751366933934883
GTEX-1C64N-0426-SM-7PC31	0.746330240757918
GTEX-1C64O-0426-SM-7SB8Q	0.753661669638806
GTEX-1C6VQ-0626-SM-7EPHE	0.746269322617017
GTEX-1C6VR-2726-SM-79OM7	0.777666230001371
GTEX-1C6VS-0226-SM-7SB7B	0.810069074275045
GTEX-1C6WA-0526-SM-7IGNZ	0.772173609137746
GTEX-1CAMQ-0526-SM-7RHGR	0.731490334697165
GTEX-1CAMS-0526-SM-7EWEX	0.733229435066618
GTEX-1CAV2-2526-SM-7IGQ7	0.745856866066216
GTEX-1CB4E-1926-SM-7RHFO	0.748665823946753
GTEX-1CB4F-0626-SM-9MQLI	0.740380713470129
GTEX-1CB4G-0626-SM-7PC3P	0.729594326920792
GTEX-1CB4H-0926-SM-7PBYZ	0.674716529334333
GTEX-1CB4I-0626-SM-79OM1	0.751892841854928
GTEX-1CB4J-0526-SM-7DUGI	0.738766530177497
GTEX-1E1VI-0526-SM-79OM2	0.762918023599412
GTEX-1E2YA-0326-SM-9KNW8	0.721206325614632
GTEX-1EH9U-0426-SM-7PBY9	0.72516065850966
GTEX-1EMGI-0526-SM-9YFM3	0.762842583150134
GTEX-1EN7A-0426-SM-7PBYU	0.738663379935727
GTEX-1EWIQ-0426-SM-793D4	0.781435381574436
GTEX-1EX96-1326-SM-7PC36	0.722101567841161
GTEX-1F48J-0426-SM-7SB8S	0.717203988791563
GTEX-1F5PK-2726-SM-9MQLC	0.752066293824057
GTEX-1F6I4-0426-SM-7SB7K	0.773098526954036
GTEX-1F6IF-0126-SM-9MQLB	0.754316078395696
GTEX-1F75A-0426-SM-7RHGN	0.758346900854766
GTEX-1F75W-0426-SM-9MQKG	0.761929952889423
GTEX-1F7RK-0426-SM-7SB7O	0.769929858830596
GTEX-1F88E-0626-SM-7PC3C	0.756337283347378
GTEX-1F88F-2826-SM-7SB8W	0.760116393829429
GTEX-1GF9U-2426-SM-7SB8C	0.745678780964169
GTEX-1GF9V-0526-SM-7PC2T	0.753357938453884
GTEX-1GF9W-0126-SM-7PC12	0.72877721312276
GTEX-1GF9X-1726-SM-7SB8D	0.737209675781866
GTEX-1GMR2-2326-SM-7PC18	0.732064755811753
GTEX-1GMR3-2226-SM-9YFT6	0.745603020480507
GTEX-1GMR8-0426-SM-9MQJZ	0.770081022927127
GTEX-1GMRU-0426-SM-7SB95	0.782484112809107
GTEX-1GN1U-0326-SM-9MQLT	0.742897715386308
GTEX-1GN1V-0526-SM-9MQLQ	0.770081588337116
GTEX-1GN2E-0526-SM-9MQKC	0.769314681289312
GTEX-1GN73-0426-SM-9KNVJ	0.725070718743821
GTEX-1GPI6-0426-SM-7PBZI	0.76790823680012
GTEX-1GTWX-0426-SM-9MQM1	0.736714138841017
GTEX-1GZ4H-1526-SM-9MQLH	0.738061939489658
GTEX-1GZ4I-0326-SM-7PBZN	0.701864672817177
GTEX-1GZHY-0226-SM-9WG6A	0.727708400352888
GTEX-1H11D-0426-SM-ADEIO	0.719201185314105
GTEX-1H1CY-2526-SM-9WG6C	0.745846412343104
GTEX-1H1DE-1826-SM-9MQK8	0.724505930577901
GTEX-1H1DF-0326-SM-B2LW6	0.770568138800712
GTEX-1H1DG-0426-SM-9WG6D	0.732669453632076
GTEX-1H1E6-2226-SM-9MQJX	0.774175479275514
GTEX-1H1ZS-0226-SM-9YFLG	0.712724591351487
GTEX-1H23P-0326-SM-9MQKH	0.737516476049575
GTEX-1H2FU-0326-SM-9WYSV	0.761071010415967
GTEX-1H3NZ-0526-SM-9YFM6	0.747821328328623
GTEX-1H3O1-0826-SM-9YFMA	0.754780991555605
GTEX-1H3VE-0626-SM-9WYSJ	0.729562757787084
GTEX-1H3VY-0526-SM-9MQKE	0.737816974308963
GTEX-1H4P4-1026-SM-9YFKP	0.729845080233466
GTEX-1HB9E-2726-SM-D3L91	0.743656484733354
GTEX-1HBPH-0626-SM-9YFMK	0.779503981997071
GTEX-1HBPM-0526-SM-ARZND	0.712773123586675
GTEX-1HBPN-0326-SM-9WYS9	0.732664312007821
GTEX-1HCU6-0326-SM-CGQET	0.736120456619817
GTEX-1HCU7-0526-SM-CGQFF	0.763891770616598
GTEX-1HCU8-1426-SM-ACKXG	0.691402526519837
GTEX-1HCU9-1726-SM-ADEHY	0.701591627151749
GTEX-1HCVE-0426-SM-CM2SE	0.758223580484363
GTEX-1HFI6-0626-SM-ACKX9	0.73262102030059
GTEX-1HFI7-2126-SM-CE6QT	0.77010637301897
GTEX-1HGF4-2726-SM-CM2SK	0.727735363185582
GTEX-1HKZK-0626-SM-ADEHP	0.735369296713943
GTEX-1HR98-0526-SM-COH37	0.74277224141605
GTEX-1HR9M-0426-SM-CMKGM	0.748342033287896
GTEX-1HSEH-0526-SM-ADEJ1	0.746305626051665
GTEX-1HSGN-0426-SM-CGQFW	0.730729573011164
GTEX-1HSKV-0426-SM-ADEIY	0.756052076011518
GTEX-1HSMO-0326-SM-CGQF1	0.731488172856057
GTEX-1HSMQ-1526-SM-ADEIB	0.756384796020097
GTEX-1HT8W-0426-SM-ADEJA	0.784151445105406
GTEX-1HUB1-0126-SM-E9U4T	0.754692944581392
GTEX-1I19N-1826-SM-CGQFJ	0.758020672512967
GTEX-1I1CD-0426-SM-ADEJ6	0.730479831710885
GTEX-1I1GP-0126-SM-CYPSG	0.752780295483024
GTEX-1I1GQ-0426-SM-ACKVR	0.739204152478644
GTEX-1I1GR-0426-SM-CM2TG	0.726158691588499
GTEX-1I1GT-0426-SM-ADEI8	0.686670585620006
GTEX-1I1GU-2026-SM-CGQF8	0.730205279316583
GTEX-1I1GV-0226-SM-CM2TH	0.739498921256516
GTEX-1I1HK-0426-SM-ADEHV	0.712271735784866
GTEX-1I4MK-1926-SM-B2LVQ	0.757264844182659
GTEX-1I6K6-0426-SM-CM2TN	0.758473303679905
GTEX-1I6K7-0426-SM-CGQFN	0.726275897232046
GTEX-1ICG6-2826-SM-ADEIJ	0.699948792774424
GTEX-1ICLY-0426-SM-ARL7T	0.758119400409234
GTEX-1ICLZ-0726-SM-ARL84	0.778757970430701
GTEX-1IDFM-1726-SM-B2LVU	0.783638978942779
GTEX-1IDJC-1926-SM-ACKWT	0.731603194768357
GTEX-1IDJD-1526-SM-CMKGA	0.759490250366361
GTEX-1IDJE-2326-SM-A9SLH	0.716290142209003
GTEX-1IDJH-0626-SM-ARZMC	0.767636417229313
GTEX-1IDJI-0526-SM-CMKG4	0.762600241837089
GTEX-1IDJU-2226-SM-ADEIH	0.701649635032037
GTEX-1IDJV-0626-SM-CM2TS	0.771515852399442
GTEX-1IE54-0426-SM-ARL8C	0.760552621161281
GTEX-1IGQW-0326-SM-COH44	0.771018235084153
GTEX-1IKJJ-0426-SM-CM2TT	0.732424587805436
GTEX-1IKK5-0226-SM-CM2TV	0.744781572997226
GTEX-1IL2V-0326-SM-COH4F	0.783772693304117
GTEX-1IOXB-0426-SM-CM2TU	0.725044146632273
GTEX-1IY9M-0426-SM-ARZMO	0.746931340846346
GTEX-1J1R8-1926-SM-CM2RV	0.72966578407209
GTEX-1J8EW-0426-SM-CYPSY	0.724673718606315
GTEX-1J8JJ-0526-SM-ARL8O	0.766887453209737
GTEX-1J8Q3-1826-SM-A9SLJ	0.750038001353245
GTEX-1J8QM-2626-SM-CYPSM	0.747803446136238
GTEX-1JJ6O-0326-SM-CYPSZ	0.731512157293923
GTEX-1JJE9-0726-SM-CNPOH	0.728530183923251
GTEX-1JJEA-0426-SM-COH2Y	0.741619058635566
GTEX-1JK1U-2426-SM-CYPSR	0.760156780605617
GTEX-1JKYN-1926-SM-CMKH1	0.719581994604509
GTEX-1JKYR-0426-SM-CNPOM	0.738956598069105
GTEX-1JMLX-0426-SM-COH2Z	0.749863176888677
GTEX-1JMOU-1126-SM-CYPST	0.7256881718501
GTEX-1JMPY-1626-SM-CMKGZ	0.704300212333702
GTEX-1JMPZ-0426-SM-COH32	0.752304155324819
GTEX-1JMQK-0426-SM-CL544	0.759603690412059
GTEX-1JN1M-0226-SM-D4P2U	0.702286558674548
GTEX-1JN6P-0326-SM-CNPPB	0.747391703847914
GTEX-1JN76-0426-SM-ARZNK	0.739162903535122
GTEX-1K2DA-1926-SM-CGQGU	0.733161959828326
GTEX-1K2DU-2626-SM-D3L8W	0.752149559574686
GTEX-1K9T9-0426-SM-E9U6L	0.740559727722513
GTEX-1KAFJ-2126-SM-CY8IE	0.756766139880141
GTEX-1KANA-0226-SM-DIPF8	0.724015208561771
GTEX-1KANB-0326-SM-D4P3H	0.777690530795408
GTEX-1KANC-1826-SM-CYPTA	0.724008423922408
GTEX-1KD4Q-0426-SM-E9TJB	0.783081704803117
GTEX-1KD5A-0526-SM-E9U55	0.755902651692698
GTEX-1KWVE-1526-SM-E6CJ2	0.755273113208925
GTEX-1KXAM-2526-SM-DIPFD	0.711436294454562
GTEX-1L5NE-2426-SM-E6CID	0.720059166797778
GTEX-1LB8K-0526-SM-E6CIT	0.730935366305265
GTEX-1LBAC-0426-SM-DKPQJ	0.778100185551561
GTEX-1LC47-0526-SM-DKPQO	0.759841855261565
GTEX-1LG7Y-0226-SM-E9U5J	0.744838890514062
GTEX-1LG7Z-1826-SM-D4P3R	0.71313009264289
GTEX-1LGOU-1826-SM-D3LAL	0.757002976136684
GTEX-1LGRB-2826-SM-COH46	0.749200359239507
GTEX-1LH75-2326-SM-E6CIV	0.737117475371412
GTEX-1LSNL-0426-SM-DIPFH	0.734073094076284
GTEX-1LVAM-0426-SM-DIPFM	0.755589857187994
GTEX-1LVAO-0326-SM-E6CIW	0.716462448807652
GTEX-1M4P7-0526-SM-EVYCP	0.807679720410128
GTEX-1MA7W-1626-SM-DIPFO	0.698233916303354
GTEX-1MCC2-2426-SM-E6CJ4	0.766986789214493
GTEX-1MCYP-2126-SM-E9J2S	0.741002090577433
GTEX-1MJIX-2026-SM-E9J39	0.753110831290897
GTEX-1MJK3-1526-SM-E6CJZ	0.749183280744405
GTEX-1MUQO-0326-SM-E9J2Y	0.736121889825965
GTEX-1N2DV-0326-SM-E6CJ7	0.727649307110893
GTEX-1NHNU-1426-SM-E8VMC	0.773774900380078
GTEX-1OFPY-2226-SM-E76OO	0.716400799853667
GTEX-1OJC4-0226-SM-E9J4U	0.746570657543243
GTEX-1PBJJ-0426-SM-E8VNP	0.751966452764378
GTEX-1PDJ9-0726-SM-E8VMH	0.781892593814795
GTEX-1PIGE-0326-SM-E8VNQ	0.758869753704814
GTEX-1PIIG-0726-SM-E9J2I	0.752987486610485
GTEX-1POEN-0326-SM-EYYWB	0.747564337196851
GTEX-1PPGY-0526-SM-E9J3Q	0.782664643850892
GTEX-1QCLY-0726-SM-DTXDX	0.750738776463998
GTEX-1QEPI-0326-SM-EVYBB	0.758341045291935
GTEX-1QMI2-0326-SM-EVYBY	0.763937722769036
GTEX-1QP28-0326-SM-DTXDY	0.77358831968341
GTEX-1QP29-0926-SM-EVYBN	0.774902440775836
GTEX-1QP2A-0326-SM-EVR3J	0.732886917196196
GTEX-1QP6S-0526-SM-E9J4L	0.758014250173295
GTEX-1QP9N-1626-SM-DTXFJ	0.740719414811941
GTEX-1QPFJ-0526-SM-DTXDR	0.741999422750888
GTEX-1QW4Y-1826-SM-EVYBO	0.744252359667378
GTEX-1R46S-0126-SM-E9J3O	0.736197289634287
GTEX-1R7EU-0526-SM-E76QO	0.735092128385449
GTEX-1R7EV-2126-SM-E9J2K	0.724015182801586
GTEX-1R9JW-2226-SM-E8VMS	0.759726608504465
GTEX-1R9K4-0326-SM-EVYBQ	0.766091857149323
GTEX-1R9K5-0426-SM-E8VOV	0.779034711911642
GTEX-1R9PM-2326-SM-EWRMT	0.747595079157035
GTEX-1R9PN-1926-SM-E8VO5	0.719036403992546
GTEX-1RAZA-0426-SM-E8VMW	0.738886988254691
GTEX-1RAZQ-0326-SM-E9J45	0.71749949914935
GTEX-1RAZR-0426-SM-EVYC7	0.759608068910812
GTEX-1RAZS-0426-SM-E9J4C	0.759546436637399
GTEX-1S5ZA-0326-SM-EWRN5	0.734245318076239
GTEX-1S82U-1326-SM-E9U6J	0.736924827230532
GTEX-1S83E-0326-SM-EVYCX	0.770009078305989
GTEX-N7MS-0526-SM-4E3JP	0.764391934855578
GTEX-NFK9-0426-SM-2YUNK	0.748808611372032
GTEX-NPJ7-1726-SM-2YUNA	0.735408064698139
GTEX-NPJ8-1726-SM-2YUNB	0.779694418465559
GTEX-O5YT-1726-SM-3NMD7	0.728400900415516
GTEX-O5YV-1826-SM-2YUNI	0.744995067511725
GTEX-OHPK-1726-SM-48TC4	0.746283227128386
GTEX-OHPN-2926-SM-3LK65	0.707190057295356
GTEX-OIZF-1726-SM-7PC3H	0.763509299854914
GTEX-OIZG-1426-SM-E6CHG	0.713609762472393
GTEX-OIZI-0426-SM-2XCEF	0.725871885393017
GTEX-OXRK-0426-SM-DKPOI	0.751943476479367
GTEX-OXRN-1426-SM-3LK5U	0.726447621378234
GTEX-OXRP-2526-SM-2S1NO	0.738046141680173
GTEX-P44H-0526-SM-2XCF1	0.751580753320231
GTEX-P4PP-1726-SM-2S1NS	0.709053068683238
GTEX-P4PQ-1726-SM-3NB15	0.735689082655732
GTEX-P4QS-1726-SM-3NB1V	0.728167434487284
GTEX-P4QT-1726-SM-2S1NQ	0.720482883389714
GTEX-P78B-0626-SM-DIPE1	0.724273422632115
GTEX-PLZ4-1126-SM-EZ6KT	0.741539100008037
GTEX-PLZ5-1626-SM-3NB21	0.706006101886829
GTEX-PLZ6-1726-SM-2S1O6	0.732823918674505
GTEX-POMQ-2026-SM-2S1OD	0.763175039470811
GTEX-POYW-0426-SM-2XCEV	0.778433803460827
GTEX-PSDG-0626-SM-2S1OE	0.752450941737699
GTEX-PVOW-0626-SM-2XCF6	0.784756285021465
GTEX-PW2O-1826-SM-5SI7R	0.731455610009794
GTEX-PWCY-2126-SM-48TEC	0.745677400151986
GTEX-PWN1-1726-SM-2S1O9	0.710422863039869
GTEX-Q2AG-0626-SM-2S1PV	0.759268588666491
GTEX-Q2AH-1926-SM-2S1PN	0.746101580577428
GTEX-QCQG-2026-SM-2S1PH	0.736900858653833
GTEX-QDT8-0326-SM-32PL1	0.737813578715339
GTEX-QDVJ-2026-SM-2S1PD	0.728866358009031
GTEX-QDVN-2226-SM-2S1PM	0.741119363303787
GTEX-QEG4-1126-SM-2S1P7	0.750977506033853
GTEX-QEG5-0526-SM-5S2V3	0.723272247988384
GTEX-QEL4-0426-SM-3GACZ	0.761217471909463
GTEX-QESD-1726-SM-2S1R7	0.748531368336987
GTEX-QLQ7-1826-SM-2S1R5	0.733851547897231
GTEX-QLQW-1426-SM-2S1QU	0.752446587208765
GTEX-QVJO-0326-SM-2S1R1	0.729800254774831
GTEX-QXCU-0126-SM-2TC5Q	0.737589487212177
GTEX-R55C-1926-SM-2TF4K	0.708176366301103
GTEX-R55D-0526-SM-EWRM3	0.760490233228794
GTEX-R55E-0426-SM-2TC65	0.7493197486433
GTEX-R55G-2126-SM-2TC67	0.737699898484981
GTEX-REY6-0626-SM-2TF4G	0.731820674709374
GTEX-RNOR-0326-SM-2TF51	0.72495806098205
GTEX-RTLS-0326-SM-2TF6A	0.714331034273905
GTEX-RU72-1126-SM-2TF6H	0.736286724609364
GTEX-RUSQ-1826-SM-2TF6E	0.746555520579606
GTEX-RWS6-2426-SM-2XCB9	0.7292874079937
GTEX-S32W-2526-SM-2XCB8	0.739541582572992
GTEX-S33H-2326-SM-2XCB3	0.741867953332606
GTEX-S95S-1526-SM-2XCDH	0.745635094583056
GTEX-SIU8-0326-SM-2XCDR	0.760711140769365
GTEX-SJXC-0326-SM-2XCFI	0.75650938578568
GTEX-SN8G-0426-SM-32PLF	0.768905295256051
GTEX-SNMC-1626-SM-4DM52	0.759450618671369
GTEX-SNOS-1626-SM-3NMA4	0.756872333015635
GTEX-SSA3-0526-SM-32QPL	0.778064758844699
GTEX-SUCS-1726-SM-32PM8	0.743073284219351
GTEX-T2IS-1126-SM-4DM6Z	0.72656678669854
GTEX-T2YK-0326-SM-4DM7D	0.776355660385715
GTEX-T6MN-0326-SM-32PMK	0.754169076903711
GTEX-T6MO-2026-SM-33HB4	0.730746971005907
GTEX-T8EM-1526-SM-3DB7I	0.734337439806217
GTEX-TKQ1-1326-SM-4DXU7	0.721858710101341
GTEX-TML8-1626-SM-32QOO	0.759105600118848
GTEX-TMMY-0526-SM-33HBC	0.733226985787187
GTEX-TSE9-0326-SM-3DB82	0.743473466934991
GTEX-U3ZH-1626-SM-3DB74	0.689108665299389
GTEX-U412-0126-SM-EVR2X	0.744052506467278
GTEX-U8T8-0426-SM-3DB8X	0.768331137901393
GTEX-U8XE-0526-SM-3DB8R	0.750614495435045
GTEX-UJMC-1926-SM-3GADS	0.771953322782359
GTEX-UPJH-0626-SM-4IHJN	0.742084971244383
GTEX-V955-2526-SM-4JBJG	0.70565651335759
GTEX-VJYA-1726-SM-3NMDQ	0.774916965856736
GTEX-VUSG-2726-SM-4KKZJ	0.74397972242464
GTEX-W5WG-2326-SM-3GIJH	0.74879171825122
GTEX-W5X1-2826-SM-3GILM	0.700343096323143
GTEX-WEY5-2226-SM-3GILQ	0.711761562755337
GTEX-WFG7-2426-SM-3GIL2	0.730374816267488
GTEX-WFG8-2526-SM-3GILR	0.702191807526623
GTEX-WH7G-2626-SM-3NMBE	0.73080671042002
GTEX-WHSB-2026-SM-3LK6H	0.716591081795863
GTEX-WHSE-1026-SM-57WAX	0.730878972502893
GTEX-WHWD-2326-SM-3LK6Q	0.733021122301226
GTEX-WL46-0426-SM-3TW8J	0.718466228660515
GTEX-WOFM-1626-SM-3MJFX	0.736166737115172
GTEX-WRHU-0626-SM-3MJFI	0.762130282746976
GTEX-WVLH-0526-SM-EYYWC	0.750382056455887
GTEX-WXYG-2626-SM-EVYAI	0.749619718385299
GTEX-WY7C-2626-SM-3NB2P	0.745973708761481
GTEX-WYBS-0326-SM-3NM8S	0.744947541296836
GTEX-WYJK-0326-SM-3NMA8	0.75891441786339
GTEX-WYVS-2426-SM-3NMA9	0.747977015760911
GTEX-WZTO-1026-SM-3NM9P	0.760402134890481
GTEX-X15G-2526-SM-4PQZT	0.758864507018524
GTEX-X3Y1-2426-SM-3P5Z7	0.75212187007918
GTEX-X4EO-0126-SM-3P5YN	0.715722875279812
GTEX-X4EP-0726-SM-3P5YJ	0.732867800067371
GTEX-X585-0426-SM-4E3JZ	0.784141751833263
GTEX-X5EB-2526-SM-4E3HY	0.742731869185236
GTEX-X638-0426-SM-47JY2	0.726651799499312
GTEX-XAJ8-1126-SM-47JYA	0.714908512121648
GTEX-XBEC-0426-SM-4QART	0.749017614872842
GTEX-XBED-2526-SM-47JYD	0.744066679774415
GTEX-XBEW-0926-SM-4QASR	0.729448380674316
GTEX-XGQ4-2526-SM-4AT57	0.746548386808047
GTEX-XMD1-0526-SM-4AT4Z	0.754009711750308
GTEX-XMD2-0326-SM-4YCD6	0.762181900287125
GTEX-XMK1-2426-SM-4B66I	0.720389290966723
GTEX-XOT4-0326-SM-4B66S	0.720233420915047
GTEX-XPT6-2126-SM-4B66P	0.745777718414054
GTEX-XPVG-2826-SM-4B66J	0.711555834136355
GTEX-XQ8I-0726-SM-4BOPU	0.733432066908464
GTEX-XUW1-0626-SM-4BOP4	0.752501628011663
GTEX-XV7Q-2726-SM-9WG6W	0.697495955507072
GTEX-XXEK-2526-SM-4BRUR	0.719850013046456
GTEX-XYKS-2526-SM-4BOPX	0.745014865585193
GTEX-Y111-0526-SM-4TT3M	0.724923384744968
GTEX-Y114-2626-SM-4TT8Y	0.716470847438942
GTEX-Y3I4-2426-SM-6LLJK	0.719342806450134
GTEX-Y3IK-2726-SM-4WWDV	0.705929132966589
GTEX-Y5LM-2226-SM-4VDT1	0.734901408570253
GTEX-Y5V5-2626-SM-5IFJM	0.726159798554919
GTEX-Y5V6-2726-SM-4VDSC	0.719049813589867
GTEX-Y8DK-0426-SM-4TT3Q	0.74852042904511
GTEX-Y8E4-0826-SM-4VBRS	0.708131492088858
GTEX-Y8E5-0526-SM-57WBY	0.729414924399312
GTEX-Y8LW-2126-SM-4VBRX	0.750611253653712
GTEX-Y9LG-2226-SM-4VDS9	0.637409848343944
GTEX-YB5E-2326-SM-5IFIJ	0.71590100617477
GTEX-YB5K-2426-SM-5IFHP	0.720792029715615
GTEX-YBZK-0426-SM-59HLM	0.720317584130375
GTEX-YEC4-2526-SM-4W1Z2	0.72464821412164
GTEX-YECK-0426-SM-4W1Z5	0.70662415530969
GTEX-YF7O-2626-SM-5IFHK	0.73149090517795
GTEX-YFC4-0826-SM-5CVM1	0.760888308532059
GTEX-YJ8A-0726-SM-5Q5A6	0.709054936888096
GTEX-YJ8O-2626-SM-5HL8H	0.739255713015239
GTEX-Z93S-0826-SM-5HL7Y	0.726243474347356
GTEX-Z9EW-2026-SM-5CVMQ	0.734549896522584
GTEX-ZA64-2126-SM-5Q5A8	0.712023798376523
GTEX-ZAB4-1826-SM-5HL8O	0.712154334882911
GTEX-ZAKK-0526-SM-5EGHC	0.718007434328466
GTEX-ZC5H-0526-SM-5HL9E	0.724454906127407
GTEX-ZDTS-0326-SM-5HL83	0.735255661057208
GTEX-ZDXO-1926-SM-5E45Q	0.685800879688413
GTEX-ZDYS-1526-SM-4WKFY	0.724584250175838
GTEX-ZF29-2626-SM-4WWBA	0.707578552611159
GTEX-ZF2S-2526-SM-5CVNT	0.706752577045677
GTEX-ZGAY-0826-SM-4WWEP	0.687285006582408
GTEX-ZLV1-2026-SM-5EQMB	0.719948527930221
GTEX-ZLWG-2526-SM-57WDS	0.710651424367952
GTEX-ZP4G-2226-SM-57WFB	0.735054099562816
GTEX-ZPCL-2426-SM-57WFP	0.668159574782388
GTEX-ZQG8-1326-SM-51MQW	0.692900716061263
GTEX-ZQUD-1226-SM-51MSP	0.729794577542508
GTEX-ZT9X-2126-SM-57WEV	0.746615647230708
GTEX-ZTPG-0526-SM-5O98W	0.716379416307864
GTEX-ZTX8-1726-SM-51MSB	0.720312751926946
GTEX-ZV68-0326-SM-59HJG	0.740116400166583
GTEX-ZVE2-0426-SM-59HJ7	0.72539154503421
GTEX-ZVT3-0326-SM-5GU6U	0.757612449999564
GTEX-ZVTK-0826-SM-5GZXI	0.74332877873541
GTEX-ZVZO-0526-SM-5A5LB	0.718848373355348
GTEX-ZVZP-2626-SM-51MR4	0.694331861216727
GTEX-ZXES-1926-SM-5E445	0.707840030481035
GTEX-ZXG5-0426-SM-5GICT	0.754819556370862
GTEX-ZYFC-0626-SM-5GIDR	0.759712275352788
GTEX-ZYFD-0426-SM-5E45X	0.692797711357065
GTEX-ZYFG-2526-SM-5GIEK	0.701889447921811
GTEX-ZYT6-1426-SM-5E43U	0.731749127415565
GTEX-ZYVF-0726-SM-5GICF	0.774396325604221
GTEX-ZYW4-0326-SM-5E44Y	0.722560316356335
GTEX-ZZ64-1426-SM-5NQ8C	0.735773030728682
