## Additional file 6 for "Transcriptome diversity is a systematic source of bias in RNA-sequencing data": gtex_Ovary.txt

sample_id	transcriptome_diversity
GTEX-11DXX-1426-SM-5GIDU	0.731915271384977
GTEX-11EM3-1726-SM-5N9D1	0.747830782679831
GTEX-11EMC-1726-SM-5H11P	0.772590417222512
GTEX-11GSP-0226-SM-5A5KV	0.777739479593028
GTEX-11I78-1926-SM-59878	0.717554021553581
GTEX-11P81-1526-SM-5P9GS	0.748287457859365
GTEX-11VI4-1026-SM-5EQM1	0.710345884465929
GTEX-11XUK-1626-SM-5GU5O	0.731563486277264
GTEX-11ZTS-1926-SM-5CVLA	0.760692589232705
GTEX-11ZTT-1826-SM-5CVLN	0.683928966830288
GTEX-11ZVC-1426-SM-5EGGA	0.739422324995583
GTEX-1269C-1826-SM-5N9E1	0.747694508750532
GTEX-12WSD-2726-SM-59HLR	0.733830630654873
GTEX-12WSG-1426-SM-5FQUK	0.743212339047218
GTEX-12WSJ-1226-SM-5LU91	0.720656846544841
GTEX-12WSK-1926-SM-5LZVK	0.728846300214733
GTEX-12ZZX-2026-SM-5LZV9	0.7619001061054
GTEX-1313W-2726-SM-5P9IX	0.763979845833339
GTEX-131XG-1926-SM-5LZVG	0.738687278497062
GTEX-131YS-2226-SM-5P9G8	0.760401002413084
GTEX-132AR-1426-SM-5IFF1	0.753984713372093
GTEX-133LE-1226-SM-5IFGC	0.749235250925711
GTEX-1399S-2126-SM-5J2MH	0.739433479622494
GTEX-1399U-1726-SM-5P9J4	0.730844073043936
GTEX-139D8-2426-SM-5KM3A	0.773882940728662
GTEX-13D11-1126-SM-5KLYS	0.713302153498658
GTEX-13FTX-0926-SM-5IFF7	0.73422067398317
GTEX-13N11-0526-SM-5IJFI	0.759707252371696
GTEX-13O3O-2726-SM-5KM35	0.747011373758646
GTEX-13OVI-0726-SM-5L3DD	0.695555714494056
GTEX-13OVJ-2426-SM-5KM3I	0.750763989282767
GTEX-13PL7-2326-SM-5L3FY	0.720796847201038
GTEX-13PVR-1226-SM-5RQJ2	0.684368937871623
GTEX-13QBU-1526-SM-5LU3W	0.733446261939698
GTEX-13QIC-1526-SM-5IJFL	0.767239215489491
GTEX-13SLX-2426-SM-664OM	0.769986646440163
GTEX-13U4I-2126-SM-5LU55	0.72903139738321
GTEX-13VXT-1526-SM-5LU3J	0.71602184816418
GTEX-13W3W-1526-SM-5LU5I	0.728547513532162
GTEX-13X6H-1026-SM-5SIBE	0.708554822581606
GTEX-145LS-2326-SM-5TDCY	0.772792213170893
GTEX-145ME-1226-SM-5SIB6	0.721306441596518
GTEX-145MI-2626-SM-5QGQ8	0.745775782345011
GTEX-146FH-2526-SM-5Q5BP	0.784283048893234
GTEX-14AS3-1326-SM-5RQJE	0.755038690764682
GTEX-14BIN-1426-SM-664NI	0.776199134319365
GTEX-14BMU-1726-SM-5TDE8	0.720682397682837
GTEX-14DAQ-2226-SM-5YYAD	0.770841363245296
GTEX-14JG6-0626-SM-68716	0.741769190757276
GTEX-14PJM-2426-SM-686ZC	0.75516758306318
GTEX-14PKU-1226-SM-686ZM	0.718077981673034
GTEX-14PKV-1226-SM-6871T	0.737190256829901
GTEX-14PN3-1526-SM-6ETZM	0.728307811622572
GTEX-15DDE-2326-SM-6AJA8	0.740759622404775
GTEX-15DYW-2626-SM-6LPK7	0.768439778904749
GTEX-15EOM-1526-SM-68723	0.762703838043235
GTEX-15ER7-2326-SM-7KUN3	0.767606705510592
GTEX-15FZZ-0826-SM-6LLJO	0.723852183346644
GTEX-15SDE-0926-SM-6LPIA	0.719960094935206
GTEX-15UF6-2026-SM-6LPI3	0.764993702351064
GTEX-16MT8-2226-SM-6LPK2	0.730100908146706
GTEX-16NGA-0426-SM-7LG6K	0.717617533524519
GTEX-17JCI-2326-SM-7IGPC	0.737406891264621
GTEX-183WM-1926-SM-72D5F	0.749169663689964
GTEX-18A7A-2626-SM-7LG6L	0.744706615973163
GTEX-18D9A-0826-SM-718C1	0.755343724875268
GTEX-1A32A-2726-SM-73KVU	0.757299357907518
GTEX-1A8FM-2226-SM-7PC1C	0.742725700071724
GTEX-1AMEY-0926-SM-72D6G	0.717564171724925
GTEX-1AMFI-1426-SM-731EL	0.758726775106148
GTEX-1B933-2126-SM-7MGXR	0.751973617899894
GTEX-1C475-0426-SM-7P8OU	0.724232362079696
GTEX-1CAMS-2126-SM-7MXTF	0.765961567341164
GTEX-1EWIQ-2226-SM-7MGXJ	0.738932953510218
GTEX-1F48J-2326-SM-7MKG3	0.750356858196512
GTEX-1F52S-2226-SM-7MXVE	0.722745587941377
GTEX-1F5PL-1626-SM-7MXTY	0.721810878409371
GTEX-1F6RS-2726-SM-7MKHA	0.698644358186965
GTEX-1F88E-2026-SM-7MXVP	0.737525628345392
GTEX-1F88F-2126-SM-9KNUK	0.686497611683404
GTEX-1GF9X-2426-SM-7SB7W	0.733277201561906
GTEX-1GN1U-2326-SM-9MQK4	0.795195940593076
GTEX-1GN1W-1426-SM-9JGHP	0.711500042899776
GTEX-1GZHY-2426-SM-9JGGK	0.743886757735449
GTEX-1H1CY-1926-SM-9WG7X	0.757131529131898
GTEX-1H2FU-2326-SM-9WG7R	0.725465371905688
GTEX-1HBPH-2726-SM-A96TW	0.770735264258491
GTEX-1HCUA-1326-SM-9WPP6	0.722738815104869
GTEX-1HSGN-2426-SM-C1YRI	0.748856510743874
GTEX-1I4MK-1526-SM-CE6T1	0.746962045037605
GTEX-1ICG6-1526-SM-C1YQT	0.732658158285758
GTEX-1IDJE-1126-SM-A96SO	0.720438560970449
GTEX-1IDJU-1126-SM-A9G2S	0.739184308785963
GTEX-1IKOE-2326-SM-A8N99	0.738453971675175
GTEX-1J1OQ-1626-SM-CE6TB	0.759762431486679
GTEX-1J8JJ-0826-SM-AHZ3F	0.765076714455504
GTEX-1JN1M-2126-SM-D4P2X	0.757653951806438
GTEX-1JN76-1426-SM-AHZ4F	0.75383664960943
GTEX-1K9T9-2426-SM-DHXKT	0.750593636919252
GTEX-1KANC-1026-SM-D3LAA	0.739730759937746
GTEX-1LGOU-1026-SM-DHXL4	0.728116552298247
GTEX-1LGRB-2326-SM-CNNPU	0.714846440037224
GTEX-1LKK1-1626-SM-EVR4Y	0.741477666684322
GTEX-1LNCM-0926-SM-DHXK5	0.767770169756539
GTEX-1LVAM-1826-SM-DHXKR	0.733211634391091
GTEX-1LVAN-2726-SM-CNPQG	0.738587359544836
GTEX-1MA7W-1426-SM-EV7A1	0.737872223034988
GTEX-1MCC2-1026-SM-EVR5I	0.692019479475139
GTEX-1OJC4-2026-SM-E6CQW	0.756567351067802
GTEX-1PBJI-2026-SM-DPRYF	0.777073110293844
GTEX-1PIEJ-1626-SM-E6CP9	0.741390047526614
GTEX-1QEPI-2726-SM-DPRZ6	0.742855696046347
GTEX-1QP28-1326-SM-DPRXZ	0.728563467395806
GTEX-1QP67-1526-SM-E76P4	0.720397300372677
GTEX-1QPFJ-1726-SM-EXOJU	0.749459225071202
GTEX-1R9PN-0626-SM-E6CR9	0.727912585821374
GTEX-1RDX4-0826-SM-E9TK7	0.712182774626489
GTEX-1S5ZU-2326-SM-EAZ5B	0.766804110146065
GTEX-OHPK-2426-SM-3MJGH	0.720226719917636
GTEX-OHPL-2426-SM-48TDN	0.662348145231904
GTEX-P4PP-2426-SM-3P61L	0.699205777111265
GTEX-P4QT-2426-SM-3NMCL	0.724105252835891
GTEX-P78B-1926-SM-3P616	0.752394920829503
GTEX-PLZ4-2826-SM-3P617	0.757973021745383
GTEX-POMQ-1426-SM-3P61D	0.756182816948593
GTEX-PWCY-1326-SM-48TCU	0.751656264290375
GTEX-PWN1-2426-SM-48TDD	0.730559827668219
GTEX-PX3G-2426-SM-48TZZ	0.72838925742031
GTEX-Q734-0726-SM-48TZP	0.768582750216744
GTEX-QCQG-1426-SM-48U22	0.701366525880327
GTEX-QDT8-2226-SM-EZ6LT	0.739270633162019
GTEX-QVJO-3126-SM-COH22	0.745766523008705
GTEX-R55G-1526-SM-48FER	0.728504209193463
GTEX-RTLS-2326-SM-46MUH	0.74475446415831
GTEX-RU1J-0826-SM-46MUU	0.763557146907758
GTEX-RU72-2226-SM-46MUE	0.762269359691766
GTEX-RWS6-1026-SM-47JXD	0.71879974844988
GTEX-S32W-1226-SM-4AD67	0.72459245818835
GTEX-S341-0726-SM-4AD5R	0.731379903186523
GTEX-S4P3-0926-SM-4AD54	0.703243353073437
GTEX-S7SF-1326-SM-4AD4P	0.729017237667445
GTEX-SN8G-2426-SM-EVR31	0.746113913266506
GTEX-T2IS-2026-SM-4DM6W	0.773713211435049
GTEX-T5JW-0426-SM-4DM7M	0.707386752722051
GTEX-T6MO-1126-SM-4DM5D	0.723450259932121
GTEX-TML8-0926-SM-4DXSJ	0.761162887328303
GTEX-TMMY-1726-SM-4DXTD	0.747559739543137
GTEX-TSE9-2226-SM-4DXUR	0.758643173850568
GTEX-U3ZN-1026-SM-4DXTC	0.758171932712921
GTEX-UJHI-1226-SM-4IHLR	0.70799715314738
GTEX-W5WG-0926-SM-4RTX9	0.730763877509934
GTEX-WEY5-0626-SM-4LMIA	0.723649343781485
GTEX-WI4N-2526-SM-4OOSE	0.770488285670474
GTEX-WWYW-2726-SM-4MVOP	0.748724660522287
GTEX-WXYG-1426-SM-4ONCK	0.693671059133426
GTEX-WYBS-2426-SM-4ONDI	0.755031554345323
GTEX-WYVS-1526-SM-4OND4	0.744057823138821
GTEX-X15G-1726-SM-4PQZN	0.711149282534636
GTEX-X4EO-2426-SM-4QASD	0.752847791393044
GTEX-X8HC-2726-SM-46MUA	0.762355782505901
GTEX-XMD3-2326-SM-4AT5H	0.745719532611339
GTEX-XUW1-0126-SM-4BOOQ	0.715072721819395
GTEX-XUZC-1026-SM-4BOPY	0.69640370859956
GTEX-XV7Q-1426-SM-4BRWA	0.753638432804037
GTEX-XYKS-1726-SM-4E3IO	0.718451114757284
GTEX-Y114-1726-SM-4TT7U	0.708700203886163
GTEX-Y3IK-2026-SM-4YCDG	0.710884950134414
GTEX-YFC4-2726-SM-5IFJW	0.769793518248898
GTEX-YJ8O-1026-SM-5CVM5	0.757166265005883
GTEX-ZAJG-2726-SM-5S2MU	0.771507736305642
GTEX-ZC5H-2026-SM-5CVN2	0.770314410278119
GTEX-ZLWG-0926-SM-4WWC3	0.735584168770663
GTEX-ZP4G-0626-SM-4WWF1	0.723503982522957
GTEX-ZPIC-1426-SM-4WWCP	0.72283995158024
GTEX-ZV6S-1426-SM-59HKX	0.736167790363003
GTEX-ZVT2-0326-SM-5E44G	0.700099049560516
GTEX-ZVT3-2626-SM-5GU5L	0.771959665201949
GTEX-ZYFG-1726-SM-5GZZB	0.697774338022177
GTEX-ZYY3-2726-SM-5EGH4	0.78441680697098
GTEX-ZZPU-2126-SM-5EGIU	0.716645492381265
