## Additional file 6 for "Transcriptome diversity is a systematic source of bias in RNA-sequencing data": gtex_Pancreas.txt

sample_id	transcriptome_diversity
GTEX-111CU-0526-SM-5EGHK	0.460810103570247
GTEX-111YS-1226-SM-5EGGJ	0.453349907487895
GTEX-1122O-0726-SM-5GIEV	0.47381048038959
GTEX-1128S-0826-SM-5GZZI	0.489651622031882
GTEX-117YX-0226-SM-5EGH6	0.481010869671637
GTEX-11DXX-0926-SM-5H112	0.45427533702369
GTEX-11EQ9-1026-SM-5H134	0.449324385609132
GTEX-11GSP-0426-SM-5A5KX	0.368071487173593
GTEX-11I78-0626-SM-5A5LZ	0.43576345679236
GTEX-11LCK-0226-SM-5A5M6	0.501069705521701
GTEX-11NSD-0526-SM-5A5LT	0.416409571888759
GTEX-11ONC-0526-SM-5BC57	0.414499554882139
GTEX-11P7K-0526-SM-5BC5I	0.50234384949571
GTEX-11TT1-0326-SM-5LUAY	0.528736986299123
GTEX-11VI4-0426-SM-5EGHZ	0.459239583326939
GTEX-11XUK-0626-SM-5N9ES	0.485851382994702
GTEX-1211K-1126-SM-5EGGB	0.49350033466365
GTEX-12BJ1-1126-SM-5EGGG	0.450831019545169
GTEX-12WSD-1626-SM-5GCNR	0.388237973546229
GTEX-12WSG-1026-SM-5EGII	0.413088553273589
GTEX-12WSK-0226-SM-5BC62	0.471102636070216
GTEX-12WSL-0426-SM-5GCNX	0.503414882071624
GTEX-12WSN-0826-SM-5GCOF	0.485660407836017
GTEX-131XE-1926-SM-5IFER	0.497224140985774
GTEX-131XF-1426-SM-5BC68	0.508663618806184
GTEX-131XG-1426-SM-5GCMO	0.431509485998636
GTEX-132AR-1826-SM-5EGHR	0.470385577128717
GTEX-132QS-0926-SM-5P9GB	0.559936083671103
GTEX-1339X-1026-SM-5IFH5	0.50324721637738
GTEX-1399R-0426-SM-5IJE3	0.449833377729744
GTEX-1399S-0326-SM-5IFFS	0.499662129443894
GTEX-1399U-0926-SM-5IFHA	0.515338656681363
GTEX-139YR-1526-SM-5IFJ1	0.50661332260985
GTEX-13CF3-1026-SM-5LZWY	0.511194080596831
GTEX-13D11-2226-SM-5IFEO	0.523553690287116
GTEX-13FH7-1426-SM-5IFIC	0.551861773934449
GTEX-13FLV-0626-SM-5IFEY	0.39466771378284
GTEX-13FTW-0526-SM-5IFIP	0.459641614497063
GTEX-13FTX-1226-SM-5IFGN	0.468308487980761
GTEX-13N11-0226-SM-5KM3C	0.524892521355297
GTEX-13O1R-1826-SM-5KM3B	0.501619054170483
GTEX-13O61-2126-SM-5IJEO	0.48382089719652
GTEX-13OVI-0526-SM-5IFFQ	0.478527913181057
GTEX-13PL7-2226-SM-5L3IC	0.565732028365093
GTEX-13PVR-0726-SM-5S2PX	0.469664315557035
GTEX-13SLX-1326-SM-5S2QS	0.410582288124766
GTEX-13U4I-1526-SM-5IFFF	0.464294540443661
GTEX-13VXT-1226-SM-5LU3M	0.528236392993046
GTEX-13W3W-1026-SM-5IFG4	0.505229505861838
GTEX-13X6H-0626-SM-5LU53	0.561074023330687
GTEX-13YAN-2126-SM-5Q5C4	0.591593961472004
GTEX-144FL-1526-SM-5Q5CA	0.592750216906884
GTEX-144GM-0726-SM-79OJQ	0.501566270959361
GTEX-144GN-0826-SM-5LU5G	0.535020696710232
GTEX-145ME-0326-SM-5S2QO	0.496385542604739
GTEX-145MN-1426-SM-5SI9H	0.487001303083015
GTEX-145MO-2126-SM-5Q5CZ	0.501388595912919
GTEX-146FQ-1526-SM-5Q5CX	0.445634461210488
GTEX-146FR-0126-SM-5Q5F3	0.474632430213444
GTEX-148VI-0826-SM-5TDDI	0.441351804184775
GTEX-1497J-0426-SM-5Q5CO	0.54971207876209
GTEX-14AS3-0326-SM-5Q5DB	0.483496421622445
GTEX-14BMU-0726-SM-73KXS	0.575009646230878
GTEX-14C39-1026-SM-73KWG	0.494044206682063
GTEX-14DAR-0526-SM-664MX	0.478846269277017
GTEX-14E6E-1426-SM-5RQI2	0.54145168559945
GTEX-14ICL-1126-SM-5S2RE	0.485521802326876
GTEX-14JG6-0426-SM-68715	0.458239910097411
GTEX-14PHX-2026-SM-6872C	0.525494112099519
GTEX-14PHY-1126-SM-664OR	0.459448855773181
GTEX-14PJ2-1526-SM-686Z4	0.526631329437542
GTEX-14PJ3-0426-SM-6LLHF	0.453967430561353
GTEX-14PJ4-0726-SM-6872E	0.485633814280021
GTEX-14PJ6-0926-SM-686ZA	0.430685368800368
GTEX-14PJM-2126-SM-6AJAS	0.368045630920881
GTEX-14PJN-1526-SM-6AJBP	0.441246873964825
GTEX-14PJO-1826-SM-69LPR	0.538045245138104
GTEX-14PK6-1026-SM-664NZ	0.508545350316484
GTEX-14PKU-0626-SM-6EU1Q	0.49317841069166
GTEX-14PKV-0926-SM-6AJB4	0.519966692118893
GTEX-14PN3-0126-SM-6AJAU	0.460986633078578
GTEX-14PN4-1626-SM-6AJB5	0.595071900262686
GTEX-15CHR-2026-SM-7MXU2	0.420882983449338
GTEX-15DYW-1626-SM-6LLI1	0.380844246117546
GTEX-15ER7-1326-SM-6LPK9	0.418107522916109
GTEX-15EU6-1126-SM-68721	0.51685020214028
GTEX-15FZZ-0626-SM-7KFTO	0.511328794035757
GTEX-15RIF-0626-SM-6LLI3	0.475099009954213
GTEX-15RJ7-0826-SM-6LLI8	0.45956928175361
GTEX-15SB6-0226-SM-6LLIA	0.451732793763175
GTEX-15SDE-0826-SM-6M463	0.52687201017338
GTEX-15SHV-1526-SM-6LLIB	0.434812175355387
GTEX-15UF6-1826-SM-6LLI9	0.539210406942004
GTEX-15UF7-0826-SM-6M46E	0.505810106736641
GTEX-15UKP-1326-SM-6LPI8	0.486565978558224
GTEX-16MT8-1726-SM-7EWE7	0.558423652723655
GTEX-16Z82-1726-SM-7MGX3	0.399776148262666
GTEX-178AV-0226-SM-793B7	0.448601242163717
GTEX-17F98-0426-SM-79ONZ	0.442719392364679
GTEX-17F9E-1426-SM-793BG	0.482752733007646
GTEX-17HGU-2026-SM-79OKS	0.491413667468702
GTEX-17HHE-0526-SM-7DUGR	0.456630113740823
GTEX-17KNJ-1926-SM-7KFRV	0.4861369517157
GTEX-17MF6-1426-SM-7IGOX	0.459722948078006
GTEX-18A66-2126-SM-7189D	0.515947923736883
GTEX-18A67-1726-SM-7KFT9	0.496935298282536
GTEX-18A6Q-1726-SM-7LT9A	0.404680110508907
GTEX-18A7A-1726-SM-7LT93	0.374474431084815
GTEX-18D9U-1626-SM-7KFTW	0.517876770001783
GTEX-1A3MW-1926-SM-7IGM8	0.557954236075803
GTEX-1A8FM-1826-SM-7MGXO	0.458960423869006
GTEX-1AMFI-0726-SM-731D9	0.488264736640645
GTEX-1AX8Z-1726-SM-731DE	0.548767985801061
GTEX-1AX9J-1726-SM-731FF	0.518237193103351
GTEX-1AX9K-2026-SM-731D1	0.446137347166184
GTEX-1AYCT-1226-SM-7EPGH	0.489103857700041
GTEX-1AYD5-0326-SM-7EWEO	0.563035241337194
GTEX-1B8KE-0726-SM-72D7G	0.53097074092741
GTEX-1B8KZ-0926-SM-731D7	0.478623365407754
GTEX-1B932-1626-SM-731EA	0.496250828698164
GTEX-1B933-1726-SM-731FC	0.469142158405808
GTEX-1B97J-1526-SM-79ONI	0.49342480688471
GTEX-1B996-1326-SM-731EO	0.434061458560595
GTEX-1C2JI-0926-SM-731F1	0.462771572029393
GTEX-1C4CL-0926-SM-79OL2	0.48739885087179
GTEX-1C64O-1426-SM-7EWER	0.514215559167293
GTEX-1C6VQ-1726-SM-7IGLQ	0.508857854407637
GTEX-1CAMQ-1626-SM-7MGXG	0.422290165415055
GTEX-1CAMR-1126-SM-7MGXF	0.465582903620484
GTEX-1CAMS-1926-SM-7DUEU	0.542638052023579
GTEX-1CB4F-1226-SM-7DHKU	0.46427819544165
GTEX-1CB4G-1826-SM-7MKGO	0.50924115892327
GTEX-1CB4I-1326-SM-79OLY	0.48580756936519
GTEX-1F5PL-0726-SM-7MKH8	0.424541312902978
GTEX-1GF9X-1126-SM-7MKHC	0.435617348434461
GTEX-1GL5R-0926-SM-9JGFO	0.429438218906751
GTEX-1GMR3-1226-SM-7MGY1	0.417622935686093
GTEX-1GN1U-1126-SM-9WPPZ	0.505209623660061
GTEX-1GN1W-1126-SM-9OSW3	0.466903674006489
GTEX-1GZ4H-0626-SM-9OSXJ	0.463378386594368
GTEX-1H11D-0926-SM-9OSXO	0.494205949415278
GTEX-1H1DG-1426-SM-9OSXP	0.473373807603523
GTEX-1H1E6-0826-SM-9WG83	0.486598878367218
GTEX-1H23P-2026-SM-9OSXY	0.525264784189216
GTEX-1HKZK-1126-SM-9WG82	0.548810014382183
GTEX-1HSGN-1426-SM-A8NAA	0.453194155143025
GTEX-1HSMO-2026-SM-CNNQO	0.553213550564324
GTEX-1I1GQ-2226-SM-B2LX1	0.416886931306882
GTEX-1I1GT-0926-SM-AHZ2G	0.514646346175586
GTEX-1I1GU-0326-SM-AHZ2K	0.541311425945865
GTEX-1I4MK-1026-SM-AHZ2H	0.483578277783373
GTEX-1IDJC-0526-SM-AHZ2Q	0.510545847293957
GTEX-1IDJD-0126-SM-C1YQZ	0.510353446423947
GTEX-1IDJU-0326-SM-CGQEE	0.451208737085781
GTEX-1IL2U-2326-SM-CNNQV	0.393658229203501
GTEX-1J8EW-1926-SM-CGQGR	0.420114080586489
GTEX-1J8Q3-0626-SM-AHZ3V	0.479043197515073
GTEX-1JK1U-1026-SM-AHZ44	0.541050494535198
GTEX-1JKYN-0426-SM-CGQG2	0.557751007557722
GTEX-1JKYR-1026-SM-CGQGI	0.512785918387743
GTEX-1JMPZ-1026-SM-CXZJS	0.660776683386003
GTEX-1K2DA-0326-SM-CGQGX	0.505789615629947
GTEX-1K2DU-1026-SM-DHXKC	0.599401268358237
GTEX-1K9T9-1726-SM-CXZK1	0.529898876359005
GTEX-1KANA-1526-SM-CXZKG	0.465359815049589
GTEX-1KXAM-0226-SM-EV7AP	0.512503292983599
GTEX-1L5NE-0826-SM-DHXKU	0.475751058861065
GTEX-1LG7Z-0326-SM-DHXK3	0.461082851050962
GTEX-1LGRB-0426-SM-CNNRD	0.443714892477065
GTEX-1LSNM-0726-SM-DHXL1	0.458420388475737
GTEX-1LVAN-1226-SM-CNNQY	0.469289695470965
GTEX-1M5QR-0926-SM-DHXK8	0.51380275519915
GTEX-1MGNQ-1226-SM-EV7BM	0.48904468860553
GTEX-1MUQO-1426-SM-DPRYJ	0.504767241928669
GTEX-1N2DV-1726-SM-DPRYR	0.45426800203396
GTEX-1N2EF-2126-SM-DPRYL	0.554921006936497
GTEX-1NSGN-1726-SM-EXOJG	0.525585677117434
GTEX-1NUQO-0826-SM-DPS16	0.487171598251908
GTEX-1O97I-1726-SM-EXOIP	0.451948612817541
GTEX-1OFPY-0626-SM-EXOJ4	0.482499581864708
GTEX-1OKEX-1726-SM-E9U4F	0.486743673523565
GTEX-1PBJI-2126-SM-DPRYG	0.396059637781441
GTEX-1PFEY-1126-SM-DPRZ3	0.469808261578492
GTEX-1PPH8-2326-SM-EAZ48	0.527440023229278
GTEX-1PWST-1526-SM-EXOIT	0.600534691593078
GTEX-1QAET-1326-SM-E9U64	0.533187878315535
GTEX-1QEPI-1626-SM-EAZ3I	0.419827007763162
GTEX-1QP28-1026-SM-EAZ4K	0.468895321109432
GTEX-1QP29-1926-SM-DPRZO	0.489670291923013
GTEX-1QP2A-1326-SM-EAZ3K	0.490489033307331
GTEX-1QPFJ-2226-SM-EXOJW	0.498498070778434
GTEX-1QW4Y-0926-SM-DPRY2	0.423534841829669
GTEX-1R46S-1426-SM-EXOJD	0.55460215362292
GTEX-1R7EU-0726-SM-DPRZM	0.449677991007133
GTEX-1R7EV-1126-SM-DPRXU	0.459300938042599
GTEX-1R9K5-1226-SM-E6CPQ	0.514424466988092
GTEX-1RAZA-1626-SM-EV79I	0.451788838514616
GTEX-1RAZQ-1426-SM-EV7B2	0.496732864534284
GTEX-1S82P-1026-SM-EAZ4W	0.442453475115266
GTEX-1S831-0626-SM-EV79N	0.491975418022788
GTEX-1S83E-1426-SM-EV7B8	0.472001954459793
GTEX-N7MT-1626-SM-3LK71	0.603599388165463
GTEX-NFK9-1626-SM-3LK5J	0.475030354074824
GTEX-NPJ8-2126-SM-3MJGK	0.597442233096443
GTEX-O5YT-1026-SM-3MJGF	0.505313737221175
GTEX-OHPL-1026-SM-3MJGI	0.491999871138002
GTEX-OHPM-1026-SM-3LK74	0.492283877370701
GTEX-OIZF-1026-SM-2HML5	0.512742454548847
GTEX-OIZI-1526-SM-E6CHI	0.488195307103277
GTEX-OOBJ-1026-SM-3NB2L	0.428805602517599
GTEX-OOBK-1026-SM-48TC2	0.515887714363196
GTEX-OXRK-1526-SM-E6CHJ	0.477372836223566
GTEX-P4PP-1026-SM-3NM9O	0.436827416293947
GTEX-P4PQ-1026-SM-3NMCN	0.510777315307922
GTEX-P4QS-1026-SM-3NMCW	0.540401394793464
GTEX-PLZ6-0726-SM-3P619	0.457844417328834
GTEX-PSDG-1526-SM-48TCY	0.507390421294336
GTEX-PW2O-0826-SM-48TC5	0.51548558705367
GTEX-PX3G-1026-SM-48TZW	0.458468977020781
GTEX-Q2AH-0926-SM-48TZK	0.568488092822572
GTEX-Q2AI-0426-SM-48U13	0.50913168331936
GTEX-Q734-0426-SM-48TZX	0.408728222196502
GTEX-QCQG-0426-SM-48U29	0.536291729614541
GTEX-QDVJ-1226-SM-48U1V	0.543590930091355
GTEX-QDVN-0926-SM-2I5GL	0.547531390725248
GTEX-QEL4-1326-SM-447AD	0.450515110163155
GTEX-QESD-0226-SM-447BH	0.430771298350604
GTEX-QLQ7-0626-SM-CE6QX	0.48948029602307
GTEX-QLQW-0326-SM-447A8	0.460645596469575
GTEX-QMRM-0326-SM-CKZNB	0.473930484486731
GTEX-QV31-0226-SM-447BO	0.46759780695562
GTEX-QV44-0426-SM-4R1KF	0.461839584055811
GTEX-R53T-0426-SM-48FEM	0.457202211383358
GTEX-R55D-1426-SM-48FEN	0.481981367704715
GTEX-R55G-0326-SM-48FDM	0.525677194263565
GTEX-RM2N-0326-SM-48FD8	0.477085231898009
GTEX-RWS6-1126-SM-47JXC	0.473855089823333
GTEX-S32W-0826-SM-4AD5Z	0.556889380530595
GTEX-S33H-1226-SM-4AD69	0.500561058850957
GTEX-S3XE-0526-SM-4AD4G	0.465992147214681
GTEX-S4P3-0626-SM-4AD59	0.503489393652732
GTEX-S95S-0726-SM-4B64H	0.494615464518877
GTEX-SE5C-0326-SM-4BRWX	0.506752044261577
GTEX-SNOS-0926-SM-4DM7A	0.492987564557384
GTEX-SUCS-1426-SM-4DM5W	0.517342627828636
GTEX-T5JW-0226-SM-4DM7I	0.511505022290062
GTEX-T8EM-0826-SM-4DM76	0.496261514349785
GTEX-TKQ2-0426-SM-4DXUO	0.475957006806466
GTEX-TML8-0526-SM-32QOQ	0.521610247359735
GTEX-TMMY-1326-SM-4DXU9	0.482147548795891
GTEX-U4B1-0726-SM-4DXUA	0.511787863560136
GTEX-U8XE-2026-SM-3DB8S	0.538641982821967
GTEX-UJHI-0626-SM-3DB8T	0.476682986946334
GTEX-UJMC-1126-SM-3GADP	0.466247734029728
GTEX-V1D1-0726-SM-4JBH7	0.522763405710953
GTEX-V955-0326-SM-4JBGV	0.493925745056632
GTEX-VJYA-0826-SM-4KL1M	0.519066415351902
GTEX-VUSG-0326-SM-3GIJ7	0.496008341780395
GTEX-W5WG-0826-SM-4RGNE	0.468448672429944
GTEX-WFG7-0426-SM-4LMK5	0.511943236665207
GTEX-WFG8-0326-SM-4LVN4	0.542007930807274
GTEX-WFJO-0626-SM-4LVMC	0.525389617539821
GTEX-WFON-0626-SM-4LVLX	0.555415888546897
GTEX-WH7G-0826-SM-4LVMR	0.46165602717271
GTEX-WHPG-0326-SM-4M1XV	0.494461519701413
GTEX-WHSB-0726-SM-4M1XQ	0.488961954665046
GTEX-WHWD-0726-SM-4OORX	0.513988669510196
GTEX-WI4N-1826-SM-4OOSF	0.576281626057194
GTEX-WQUQ-2126-SM-4OOSO	0.479395537687068
GTEX-WRHK-0226-SM-4MVOH	0.450746824296939
GTEX-WXYG-0826-SM-4ONC7	0.530350950139596
GTEX-WY7C-1026-SM-4OND3	0.5338561577897
GTEX-WYJK-2426-SM-4ONDQ	0.514764298578272
GTEX-WYVS-0926-SM-4SOJV	0.443461637567578
GTEX-X15G-0726-SM-4PQZ5	0.477071817368421
GTEX-X3Y1-0726-SM-3P5YU	0.433314575221162
GTEX-X4LF-0326-SM-4QAS9	0.519060481362554
GTEX-X5EB-0526-SM-46MVP	0.542831951725925
GTEX-XBED-0226-SM-47JY8	0.521083829277739
GTEX-XBEW-1626-SM-4SOJP	0.462162458251117
GTEX-XGQ4-0226-SM-4GIDS	0.511612534926098
GTEX-XMK1-0326-SM-4B652	0.473181923722928
GTEX-XPVG-0326-SM-4B653	0.515940577961015
GTEX-XQ8I-1926-SM-4BOOK	0.436865369066437
GTEX-XUW1-1726-SM-4BOOZ	0.451855248896917
GTEX-XV7Q-0926-SM-4BRVQ	0.524214926413856
GTEX-XXEK-1726-SM-4BRVB	0.491170222697074
GTEX-XYKS-1226-SM-4BRVI	0.567990834916571
GTEX-Y114-0826-SM-4TT77	0.494688586585123
GTEX-Y3I4-0826-SM-4TT2A	0.511283739581175
GTEX-Y3IK-0426-SM-4WWE2	0.511777504021619
GTEX-Y5LM-0526-SM-4V6G3	0.527566210171729
GTEX-Y8E4-1326-SM-5IFIY	0.421001273977653
GTEX-Y8LW-1026-SM-5IFJY	0.53137258597211
GTEX-Y9LG-0726-SM-4VDS3	0.558420455336642
GTEX-YB5E-0526-SM-4VDSD	0.517889838514129
GTEX-YB5K-1826-SM-5IFJC	0.44274860569882
GTEX-YEC3-0626-SM-CMKFG	0.464374683406773
GTEX-YEC4-1326-SM-5IFHG	0.43490525275906
GTEX-YF7O-1326-SM-4W1ZR	0.458054033861884
GTEX-YFCO-1026-SM-5LU9S	0.474793859158288
GTEX-ZAB4-1726-SM-5HL8C	0.495309022500881
GTEX-ZAB5-0826-SM-5P9FU	0.491675056669597
GTEX-ZAK1-2326-SM-5CVMY	0.425093484794832
GTEX-ZC5H-0826-SM-5N9FH	0.586517860441648
GTEX-ZDTT-1126-SM-4WKFW	0.469961121497966
GTEX-ZDYS-2526-SM-4WKGU	0.461598805759627
GTEX-ZEX8-1026-SM-4WKHE	0.4156591928877
GTEX-ZF29-1126-SM-4WKGO	0.464628109685356
GTEX-ZF3C-2026-SM-4WWB5	0.554482971860237
GTEX-ZG7Y-0326-SM-4WWEY	0.496454573612724
GTEX-ZLFU-0726-SM-57WF6	0.468333442068689
GTEX-ZLWG-0326-SM-4WWC7	0.479010984416044
GTEX-ZP4G-0426-SM-4YCER	0.489386126203493
GTEX-ZPCL-0726-SM-DO91S	0.437757481058835
GTEX-ZPIC-0926-SM-4WWFK	0.475219085171227
GTEX-ZPU1-0226-SM-4WWC9	0.439132248866549
GTEX-ZT9W-0926-SM-57WFS	0.466304838490454
GTEX-ZTPG-1026-SM-5DUWP	0.534096557040338
GTEX-ZV7C-0726-SM-59HKH	0.494038160973295
GTEX-ZVP2-0726-SM-59HKY	0.456356412060533
GTEX-ZVT2-2026-SM-5NQ8Q	0.4583945156989
GTEX-ZVZP-0626-SM-59HL5	0.473110935066019
GTEX-ZYFG-0826-SM-5BC5T	0.496938277222065
GTEX-ZYT6-1326-SM-5E453	0.445208830268919
GTEX-ZYW4-2126-SM-59HJ9	0.520431662389533
GTEX-ZYY3-0826-SM-5E44R	0.491391456721073
GTEX-ZZPU-0726-SM-5N9C8	0.514047112281574
