## Additional file 6 for "Transcriptome diversity is a systematic source of bias in RNA-sequencing data": gtex_Pituitary.txt

sample_id	transcriptome_diversity
GTEX-1128S-2626-SM-5H11Z	0.738948451355961
GTEX-113JC-2826-SM-5EGIT	0.626688774655344
GTEX-117XS-2926-SM-5N9BX	0.556419343285193
GTEX-117YW-2826-SM-5H116	0.629531118759128
GTEX-1192W-3026-SM-5GZZV	0.645619575459664
GTEX-1192X-3026-SM-5N9BM	0.60108554460029
GTEX-11DXW-1226-SM-5H133	0.65774869323765
GTEX-11DXY-3026-SM-5N9CB	0.651419226025121
GTEX-11DYG-3126-SM-5A5L6	0.636602227805291
GTEX-11EI6-3126-SM-5H111	0.683635408489703
GTEX-11EMC-3126-SM-5EGJP	0.658616004986716
GTEX-11GS4-3026-SM-5A5LG	0.564442928854478
GTEX-11GSO-2826-SM-5HL6Q	0.718769317055597
GTEX-11GSP-3026-SM-5N9CE	0.647714962198413
GTEX-11NUK-3126-SM-5986M	0.675307307900981
GTEX-11NV4-2326-SM-5BC4X	0.685896464885439
GTEX-11O72-3026-SM-5986R	0.54926872678889
GTEX-11OF3-3026-SM-5GU52	0.70196987129926
GTEX-11ONC-2826-SM-5P9GQ	0.661087388734587
GTEX-11TUW-3026-SM-5EGKM	0.656857025684065
GTEX-11WQK-3226-SM-5EGI3	0.662863771762859
GTEX-11ZTS-3326-SM-5LU9Y	0.624740373616097
GTEX-11ZUS-3026-SM-5EGI4	0.652893605416308
GTEX-11ZVC-3226-SM-5FQV1	0.518476732159038
GTEX-12126-1126-SM-5P9GP	0.606423159482639
GTEX-1212Z-2926-SM-59HKV	0.602380252673915
GTEX-12584-3126-SM-5EGKR	0.615592735855931
GTEX-12696-3126-SM-5FQUX	0.579615806329372
GTEX-1269C-3226-SM-5EGKT	0.575175493799664
GTEX-12WSC-3126-SM-5GCNB	0.702617407144681
GTEX-12WSD-3226-SM-5HL9G	0.635225188400338
GTEX-12WSE-3126-SM-5YY9F	0.739463475079562
GTEX-12WSF-3026-SM-6LPIU	0.61793699702154
GTEX-12WSH-2926-SM-5GCMR	0.739973683562827
GTEX-12WSM-2226-SM-5DUVS	0.710546284740687
GTEX-12ZZW-3026-SM-5LZW7	0.663560467551828
GTEX-12ZZX-3026-SM-5GCP3	0.712631923537707
GTEX-12ZZY-3126-SM-5DUX3	0.635740252995746
GTEX-13112-3126-SM-5IFGP	0.645069380376758
GTEX-1313W-3226-SM-5LZUU	0.683251941221405
GTEX-131XW-3226-SM-5LZUO	0.571489258246763
GTEX-131YS-3226-SM-5IFGV	0.62448963641059
GTEX-1399T-2926-SM-5IFF8	0.639620245875285
GTEX-139T4-0826-SM-5N9GF	0.560236517325066
GTEX-139TS-2926-SM-5KM1Z	0.620293974723061
GTEX-139TT-2726-SM-5IJFM	0.619346684115802
GTEX-13CF2-3226-SM-5IFF6	0.651053847640453
GTEX-13FHO-3126-SM-5IJF6	0.651306027084396
GTEX-13FHP-3126-SM-5KLYX	0.717623465107637
GTEX-13FTY-2826-SM-5J2ML	0.680294164600835
GTEX-13G51-3226-SM-5IFG7	0.66065575217183
GTEX-13IVO-3026-SM-5J2M2	0.762929602592847
GTEX-13JUV-2626-SM-5N9EB	0.667058852007829
GTEX-13JVG-3026-SM-5IJEV	0.665949781713027
GTEX-13N1W-3126-SM-5IFHB	0.638138753169938
GTEX-13N2G-2926-SM-5IJEE	0.61636441909565
GTEX-13NYS-2926-SM-5IFGH	0.644540354553446
GTEX-13NZA-3126-SM-5IJFU	0.731164860782917
GTEX-13O1R-3226-SM-5KM58	0.647227099324123
GTEX-13OVH-3126-SM-5MR4Z	0.632781653869272
GTEX-13OVJ-2626-SM-5IJFT	0.657690648199528
GTEX-13OVL-3226-SM-5L3H8	0.647602466598872
GTEX-13OW5-2926-SM-5IJF2	0.590272550415713
GTEX-13OW6-3126-SM-5L3IA	0.645186945194015
GTEX-13OW7-3126-SM-5L3HB	0.598559841558961
GTEX-13OW8-3026-SM-5L3G8	0.60475667494449
GTEX-13PLJ-1726-SM-5L3FT	0.605309612310745
GTEX-13QJC-3326-SM-664OS	0.684861786731036
GTEX-13RTJ-2926-SM-5Q5DE	0.688381114384207
GTEX-13SLW-2926-SM-5Q5BQ	0.565786446153592
GTEX-13SLX-3026-SM-5RQJU	0.676747734159603
GTEX-13VXU-3126-SM-5SIA4	0.652356321788582
GTEX-13X6J-3126-SM-5Q5EJ	0.734843414699248
GTEX-13X6K-3026-SM-5QGPA	0.691339675677525
GTEX-1445S-3226-SM-5TDE1	0.598875741978989
GTEX-144GL-3126-SM-5TDDM	0.624698106364661
GTEX-145LS-3226-SM-5TDCA	0.6321227151182
GTEX-145LU-2826-SM-5TDD1	0.639908291172669
GTEX-145MF-2626-SM-5O98S	0.629581116266495
GTEX-145MH-3126-SM-5S2QT	0.682202692562974
GTEX-145MO-3126-SM-5S2RT	0.636405544447772
GTEX-14753-2926-SM-5LU9J	0.614651220144844
GTEX-1477Z-2826-SM-5SI9J	0.624284101434189
GTEX-147F4-3126-SM-5TDDF	0.671512228156481
GTEX-147GR-2926-SM-5RQIN	0.631719120751441
GTEX-148VJ-2926-SM-5Q5DA	0.599747435655548
GTEX-14A5H-3026-SM-5RQHV	0.625276615356692
GTEX-14A5I-3026-SM-5TDEC	0.658934086584695
GTEX-14ABY-3126-SM-664NF	0.65948831591517
GTEX-14BIL-2926-SM-5SIAF	0.603529998986245
GTEX-14BIM-3226-SM-5RQIQ	0.724179994961581
GTEX-14BIN-3126-SM-664NJ	0.463101128663949
GTEX-14BMV-3126-SM-5S2UV	0.599863103176136
GTEX-14C39-2926-SM-73KU3	0.648100913888589
GTEX-14C5O-3126-SM-664NK	0.633961760157787
GTEX-14DAQ-3226-SM-664OI	0.600953622456234
GTEX-14E7W-3126-SM-68725	0.655012723236433
GTEX-14JG1-3126-SM-69LOQ	0.710478249936889
GTEX-14LLW-3026-SM-6EU1O	0.643396996742469
GTEX-14LZ3-3126-SM-69LPN	0.672875048593954
GTEX-14PJM-3226-SM-6AJA1	0.644277817756671
GTEX-14PN4-3226-SM-6AJBO	0.73265783644497
GTEX-14PQA-3126-SM-6LPKD	0.555891727822643
GTEX-15CHQ-3126-SM-6872B	0.670141535780218
GTEX-15D79-3126-SM-6M48C	0.645515553171149
GTEX-15DCD-3026-SM-6PALL	0.603231925624335
GTEX-15DDE-3226-SM-6LPK6	0.661611171207008
GTEX-15EO6-3126-SM-6LPIQ	0.68125902906869
GTEX-15ER7-3226-SM-6LPIX	0.657168001475689
GTEX-15G19-3026-SM-6LPJP	0.710003544572655
GTEX-15UF6-3126-SM-6M46J	0.681108047128894
GTEX-16GPK-3126-SM-79OOB	0.643229244151932
GTEX-16NPV-3226-SM-7MGW6	0.578995521165369
GTEX-16XZZ-3126-SM-7EPGJ	0.567058365988296
GTEX-16YQH-3126-SM-79OJZ	0.678251985911926
GTEX-16Z82-3126-SM-7EWEC	0.633281332044081
GTEX-17EVP-3126-SM-79OKW	0.656083581998941
GTEX-17EVQ-2926-SM-7EWE3	0.684489492120786
GTEX-17HG3-3026-SM-79ONC	0.643799994066948
GTEX-17HHY-3126-SM-7KFSG	0.684142923319131
GTEX-17HII-3126-SM-7KFRX	0.679099795019337
GTEX-18465-3126-SM-72D75	0.682537078355341
GTEX-18A6Q-3026-SM-72D6T	0.740138044641551
GTEX-1A32A-3226-SM-731FA	0.631179925941174
GTEX-1A3MW-3226-SM-731E1	0.697349272523143
GTEX-1A3MX-3126-SM-731FR	0.726743181336221
GTEX-1A8FM-3126-SM-7MKGF	0.58388230392925
GTEX-1A8G6-3026-SM-7EWEJ	0.690955881864315
GTEX-1A8G7-2926-SM-79ONA	0.60289496739636
GTEX-1AX9I-3126-SM-7RHG9	0.755885298334902
GTEX-1B8L1-3126-SM-7EPHA	0.630750473335671
GTEX-1B8SG-1826-SM-731F3	0.69524413342213
GTEX-1B933-2926-SM-731FO	0.669516058363507
GTEX-1B996-3026-SM-7MKG8	0.618038241833813
GTEX-1BAJH-2926-SM-7EPHP	0.610608402792183
GTEX-1C64N-3226-SM-7P8SN	0.664024807503833
GTEX-1C6VQ-3126-SM-7MKGH	0.631215400964587
GTEX-1C6VR-3126-SM-7MXTT	0.607162631838742
GTEX-1C6VS-2926-SM-7EWEV	0.569649853705664
GTEX-1C6WA-2926-SM-79OLF	0.648775201624778
GTEX-1CB4G-3126-SM-7EPHX	0.690459915024396
GTEX-1CB4H-3226-SM-7MXUC	0.697467581876922
GTEX-1CB4J-3126-SM-7MKFS	0.682107282363729
GTEX-1E2YA-3126-SM-9JGI6	0.62731210732951
GTEX-1EH9U-3226-SM-7MKGR	0.657075929283557
GTEX-1EKGG-3026-SM-7MKFU	0.645604796473277
GTEX-1EMGI-2926-SM-7DUEJ	0.586672542557039
GTEX-1EN7A-3126-SM-7P8PY	0.597578489755999
GTEX-1EU9M-3026-SM-7P8TO	0.604371942335059
GTEX-1EWIQ-3226-SM-7MKGP	0.62035344897862
GTEX-1EX96-2926-SM-7MXVD	0.626021031083263
GTEX-1F48J-2926-SM-7MKG4	0.579345757464485
GTEX-1F52S-3226-SM-9JGHR	0.632011243342658
GTEX-1F6I4-3226-SM-7MKGI	0.635970539226127
GTEX-1F6IF-2926-SM-7MKGB	0.628035285897881
GTEX-1F75B-3126-SM-9JGGE	0.656320550453516
GTEX-1F7RK-1726-SM-7MXUV	0.602581532160709
GTEX-1F88E-2926-SM-7MXVQ	0.647192141865761
GTEX-1F88F-3226-SM-9JGH1	0.64520035500403
GTEX-1GF9V-3126-SM-7MKHH	0.62446708880944
GTEX-1GF9W-2826-SM-7MKGE	0.666215889627639
GTEX-1GMR8-3126-SM-9WPOR	0.681231249654622
GTEX-1GMRU-3126-SM-7MXVL	0.623328887900519
GTEX-1GN1U-3226-SM-7MKH5	0.678642006415939
GTEX-1GN1V-3026-SM-9JGH9	0.662761788802838
GTEX-1GN2E-2926-SM-7MXV3	0.619704602329311
GTEX-1GN73-2926-SM-9JGHT	0.602538972751766
GTEX-1GPI6-2126-SM-9JGGH	0.584770736222106
GTEX-1GTWX-3126-SM-9WG7V	0.58280218866547
GTEX-1GZ2Q-3126-SM-9JGGM	0.656947673348264
GTEX-1GZ4I-3126-SM-9WPPQ	0.674009331899951
GTEX-1GZHY-3226-SM-9KNUB	0.712384061468436
GTEX-1H23P-3026-SM-9JGH7	0.618280322110412
GTEX-1H3NZ-3126-SM-9WPOK	0.715324588031626
GTEX-1H3O1-1626-SM-9JGH8	0.602781085969633
GTEX-1H3VE-2626-SM-9WG7Y	0.515694517138254
GTEX-1H4P4-2626-SM-9WPON	0.645346885945666
GTEX-1HB9E-3026-SM-EV79F	0.649158619464283
GTEX-1HBPH-3226-SM-C1YRB	0.681296224345867
GTEX-1HCU6-3226-SM-CNNQ8	0.590183888828359
GTEX-1HFI6-2926-SM-A9G3E	0.730303417415431
GTEX-1HGF4-2926-SM-B2LXW	0.690002347658981
GTEX-1HR98-3126-SM-CNNQ9	0.631869846578906
GTEX-1HR9M-2926-SM-ACKVO	0.655662302470652
GTEX-1HSKV-3126-SM-CNNQA	0.619374417575558
GTEX-1HSMO-3126-SM-CNNQP	0.648515354339962
GTEX-1HT8W-3126-SM-CNNQD	0.639249535993152
GTEX-1I19N-3126-SM-CNNQQ	0.664468641025576
GTEX-1I1GP-3126-SM-C1YS2	0.655061051778556
GTEX-1I1GQ-3126-SM-CGQF7	0.620739273231835
GTEX-1I1GR-3026-SM-ARU7C	0.606826186148131
GTEX-1I1GS-3226-SM-CNNR5	0.645250055124004
GTEX-1I1GV-2926-SM-C1YS9	0.662433005472094
GTEX-1I1HK-2626-SM-ARU7I	0.626847056500188
GTEX-1ICLZ-2926-SM-C1YSB	0.684254462822272
GTEX-1IDFM-2926-SM-CNNPH	0.531808634539213
GTEX-1IDJH-2926-SM-C1YQ5	0.63208609332501
GTEX-1IGQW-2926-SM-CNPQJ	0.640266243844517
GTEX-1IKJJ-3126-SM-CNNR4	0.653469376554255
GTEX-1IKK5-2826-SM-AHZ2Y	0.646804793089728
GTEX-1IKOH-2926-SM-A96TF	0.676431235781
GTEX-1IOXB-2926-SM-C1YQ7	0.626219538914498
GTEX-1IY9M-3226-SM-D4P2M	0.632860096916992
GTEX-1J1OQ-3026-SM-C1YSF	0.62689198827726
GTEX-1J8EW-3126-SM-AHZ3U	0.621684174485044
GTEX-1JJ6O-2926-SM-CE6RG	0.607596542187677
GTEX-1JJE9-2826-SM-CNNPB	0.630435526912456
GTEX-1JJEA-3026-SM-E9TIC	0.63808934857206
GTEX-1JMLX-2826-SM-C1YRH	0.648089394983823
GTEX-1JMOU-2626-SM-AHZ49	0.655337438206768
GTEX-1JMPZ-2926-SM-C1YRG	0.627201560993372
GTEX-1JMQJ-2926-SM-D5OV4	0.607021869973289
GTEX-1JMQK-2826-SM-CXZJV	0.683666340291736
GTEX-1JMQL-3026-SM-D4P2Q	0.563625940929531
GTEX-1JN1M-3326-SM-CXZJX	0.668453551124258
GTEX-1JN6P-3226-SM-D4P3D	0.600847130369565
GTEX-1KANB-3126-SM-D3L9G	0.685712081560245
GTEX-1KD5A-2526-SM-CXZK8	0.72598484069488
GTEX-1KWVE-2126-SM-CXZKM	0.667354003546787
GTEX-1LB8K-2926-SM-EVR4X	0.657956979271164
GTEX-1LG7Y-2926-SM-CXZKE	0.58102768267833
GTEX-1LH75-3026-SM-EV7A8	0.597966662930208
GTEX-1LKK1-3026-SM-EAZ3W	0.672636801148822
GTEX-1LSVX-2626-SM-DHXJQ	0.585881475124003
GTEX-1MA7X-2326-SM-EV7AA	0.599717347583638
GTEX-1MCQQ-2426-SM-DLHBZ	0.660512535948901
GTEX-1N2EE-2926-SM-DPRYC	0.669398124315315
GTEX-1N2EF-3026-SM-E6CRJ	0.706236665168695
GTEX-1N5O9-2826-SM-E6CQI	0.718447482949577
GTEX-1NV5F-3026-SM-E9U5U	0.63916535560994
GTEX-1NV8Z-2926-SM-DPRYS	0.605692512935393
GTEX-1O9I2-2926-SM-DPRYD	0.628388386801111
GTEX-1OJC4-3026-SM-EXOJJ	0.654303452580944
GTEX-1PBJI-2726-SM-E6CP5	0.662423225778832
GTEX-1PIIG-2626-SM-E9U67	0.587299475163411
GTEX-1POEN-2826-SM-DPRZP	0.701737217403748
GTEX-1PPGY-2926-SM-DPRZF	0.611483116685425
GTEX-1PWST-2926-SM-EAZ3G	0.642504177747708
GTEX-1QEPI-2926-SM-EXOIV	0.609705540587446
GTEX-1QMI2-3026-SM-E9U5W	0.636493111465745
GTEX-1QP6S-3126-SM-DPRZY	0.634843424432432
GTEX-1R46S-2926-SM-EXOJE	0.593061546230179
GTEX-1R9K4-2926-SM-DPRY3	0.579627958684454
GTEX-1RAZS-2926-SM-EVR4T	0.641637612298771
GTEX-1RLM8-3026-SM-E6CPC	0.629160290841107
GTEX-1S5VW-3026-SM-EV7B5	0.67191565107427
GTEX-N7MS-2625-SM-3LK77	0.689315346049884
GTEX-N7MT-1026-SM-3TW8T	0.637874655911112
GTEX-NPJ7-2926-SM-3MJGQ	0.639629114321609
GTEX-NPJ8-1426-SM-3MJHR	0.640906157296143
GTEX-OXRN-2626-SM-48TBX	0.661043074467944
GTEX-P44H-2626-SM-2XCET	0.556581454572819
GTEX-PVOW-2726-SM-48TCA	0.697670699362407
GTEX-Q2AG-3026-SM-48U1L	0.61974606965035
GTEX-QVJO-1226-SM-4R1KA	0.742481406390063
GTEX-R55E-2726-SM-48FCX	0.663632251549231
GTEX-RNOR-2426-SM-48FDY	0.677110059791522
GTEX-RU72-3126-SM-46MUB	0.663560510095971
GTEX-T2IS-3126-SM-32QPK	0.672929549702686
GTEX-T5JC-2526-SM-4DM6G	0.595338086278804
GTEX-T6MN-2726-SM-4DM77	0.677373058948754
GTEX-TSE9-3126-SM-4DXSY	0.670788544825742
GTEX-UTHO-3126-SM-3P5ZB	0.61044081125894
GTEX-WHSE-3126-SM-3P5ZI	0.647583955110993
GTEX-WL46-3026-SM-3LK7Z	0.704446798128016
GTEX-WVLH-3126-SM-3MJGA	0.664317158185797
GTEX-WWYW-3226-SM-3NB3B	0.662777567781425
GTEX-WZTO-3026-SM-3NMA2	0.650672329293967
GTEX-X261-3226-SM-3NMC3	0.656666349805217
GTEX-X4EP-3226-SM-3P5YR	0.714711590254892
GTEX-X585-3126-SM-4QASH	0.746202406599827
GTEX-XLM4-3126-SM-4AT6M	0.660542269568612
GTEX-Y111-2926-SM-4TT25	0.70102056921424
GTEX-YFC4-3226-SM-5CVM2	0.650906182665215
GTEX-Z93S-3026-SM-5CVMS	0.665557927874756
GTEX-ZAB4-3126-SM-57WCJ	0.64751124362924
GTEX-ZAJG-3226-SM-5HL9V	0.72627032925679
GTEX-ZAK1-3126-SM-5S2O8	0.690575308598753
GTEX-ZDXO-1426-SM-4WKHG	0.685243862589439
GTEX-ZE9C-3126-SM-4WKHN	0.722973841679936
GTEX-ZF28-3126-SM-4WKFC	0.646317219112473
GTEX-ZUA1-3126-SM-59HJ8	0.713819811285049
GTEX-ZYY3-3226-SM-5SI9X	0.681729314648596
