## Additional file 6 for "Transcriptome diversity is a systematic source of bias in RNA-sequencing data": gtex_Prostate.txt

sample_id	transcriptome_diversity
GTEX-111CU-1526-SM-5N9FS	0.6625716688083
GTEX-111FC-2026-SM-5GZYO	0.653397177664759
GTEX-111YS-1726-SM-5GIED	0.633422583802922
GTEX-117YW-1426-SM-5EGGO	0.571959227978485
GTEX-117YX-1526-SM-5H12T	0.6175023928699
GTEX-11DXZ-1826-SM-5H12Y	0.702714261100286
GTEX-11DYG-2526-SM-5N9BB	0.678983565525466
GTEX-11EQ9-1726-SM-5HL6U	0.710002739322614
GTEX-11NSD-0826-SM-5986S	0.67138076410073
GTEX-11O72-2726-SM-5HL6K	0.729380057288193
GTEX-11OF3-1726-SM-5GU5Q	0.587134100313485
GTEX-11P7K-0626-SM-5985Z	0.64993660960156
GTEX-11P82-1126-SM-5BC5K	0.657642491643363
GTEX-11TT1-2026-SM-5EQM8	0.70936886580802
GTEX-11TUW-2126-SM-5GU7B	0.687733005027625
GTEX-11WQK-2726-SM-5EQMU	0.640915265668004
GTEX-11ZUS-2126-SM-5N9E6	0.63805519655324
GTEX-12696-2226-SM-5EQ65	0.71606164510861
GTEX-12BJ1-1226-SM-5LUAE	0.740971051547174
GTEX-12C56-1326-SM-5FQSV	0.642993407835285
GTEX-12WSN-5007-SM-7MGWH	0.715645826135587
GTEX-12ZZZ-2026-SM-5LZWJ	0.701060152685668
GTEX-13111-1326-SM-5GCNO	0.681632478116287
GTEX-131XF-5013-SM-7EWFI	0.721589688552313
GTEX-132NY-2826-SM-5P9G2	0.607031758835085
GTEX-132QS-1126-SM-5P9GC	0.661396156691945
GTEX-1399R-0526-SM-5IJEF	0.720621774944196
GTEX-1399T-1226-SM-5P9J5	0.757051271966392
GTEX-139T6-1526-SM-5P9G6	0.654063582450182
GTEX-13FHO-2826-SM-5K7ZA	0.733570417036577
GTEX-13FTW-1226-SM-5LZZ1	0.672929565474561
GTEX-13FXS-2826-SM-5LZYC	0.629687863829522
GTEX-13G51-2326-SM-5LZXV	0.575229510670639
GTEX-13N2G-1826-SM-5KM1I	0.674869671525321
GTEX-13NYS-1026-SM-5KLZT	0.72742106654931
GTEX-13O21-1126-SM-5N9EV	0.63936006147059
GTEX-13O61-1726-SM-5KM46	0.727683452673164
GTEX-13OW8-0426-SM-5J2NR	0.673110668788807
GTEX-13RTJ-2126-SM-5S2PZ	0.712077428517663
GTEX-144GM-0826-SM-5O98R	0.593535109931553
GTEX-145LT-0626-SM-5O99E	0.555095666846889
GTEX-145LU-2126-SM-5Q5E9	0.634518543217408
GTEX-145LV-1226-SM-5S2QH	0.719929089041443
GTEX-146FQ-1726-SM-5QGPX	0.695024063852969
GTEX-1477Z-2226-SM-5QGPG	0.745585095179903
GTEX-147JS-2826-SM-5YYA7	0.593001159027913
GTEX-148VJ-1826-SM-5Q5DV	0.59845854492684
GTEX-14ABY-0726-SM-5Q5DF	0.683675939193828
GTEX-14BIL-2126-SM-73KW3	0.615454067091919
GTEX-14BMV-2326-SM-5RQJ4	0.625865579796026
GTEX-14C5O-2826-SM-5RQI6	0.701175020222566
GTEX-14DAR-1026-SM-73KV3	0.727910845999959
GTEX-14E6C-2826-SM-664NC	0.709631187629497
GTEX-14E6E-1126-SM-5S2R4	0.740993491214533
GTEX-14ICK-1826-SM-69LOP	0.614766411705827
GTEX-14PJ2-2126-SM-5YY96	0.751068560469495
GTEX-14PJ3-1726-SM-5ZZVH	0.646243720684012
GTEX-14PJ4-1226-SM-5YY9U	0.69601962111246
GTEX-14PJO-2826-SM-6AJA6	0.716866969429228
GTEX-15CHR-1226-SM-79OON	0.657612090817598
GTEX-15RIF-1526-SM-6M46K	0.675656941300637
GTEX-16GPK-2826-SM-6LPJ6	0.55846510888834
GTEX-16MTA-1426-SM-6PALY	0.698798553703578
GTEX-16XZZ-2426-SM-7KULN	0.753284566176648
GTEX-16YQH-2326-SM-7EWDS	0.676072200579583
GTEX-178AV-0426-SM-6LPJG	0.667274095787245
GTEX-17EUY-2026-SM-79OMV	0.720431429005873
GTEX-17HGU-2226-SM-7IGLI	0.703400211391159
GTEX-17HHE-1126-SM-793BS	0.70640248797502
GTEX-17HHY-2526-SM-7IGME	0.597638479680061
GTEX-17HII-2526-SM-7LT8C	0.652701047748584
GTEX-17MFQ-1326-SM-718BX	0.586960636268238
GTEX-18A66-2326-SM-7LT8Q	0.7354697412139
GTEX-18QFQ-2026-SM-72D7J	0.623642677003597
GTEX-1A3MV-0826-SM-72D6J	0.673837776685984
GTEX-1AX8Z-5019-SM-AHZ2C	0.7227592672594
GTEX-1AX9I-2326-SM-7PBXV	0.761291029643927
GTEX-1AX9J-1426-SM-731BV	0.725269708391844
GTEX-1AX9K-1526-SM-73KVP	0.66086970782475
GTEX-1B8KE-1026-SM-731EQ	0.700549589076218
GTEX-1B8KZ-1626-SM-73KUU	0.628168805922998
GTEX-1B97I-0826-SM-731DN	0.779226710768073
GTEX-1BAJH-0626-SM-7P8OY	0.641895296977246
GTEX-1C64O-2026-SM-7IGPA	0.682749037226475
GTEX-1C6VQ-2426-SM-7EWEU	0.636414027909407
GTEX-1C6WA-2326-SM-7P8OW	0.651253578912222
GTEX-1CAMQ-2226-SM-7MGWS	0.636105423052456
GTEX-1CAMR-1626-SM-79OLC	0.729219053556446
GTEX-1CB4E-1726-SM-7IGMS	0.66783054047112
GTEX-1CB4F-2326-SM-7MKFO	0.725693916967288
GTEX-1CB4G-2526-SM-7MXTG	0.628189035098375
GTEX-1CB4J-1526-SM-7MXVB	0.740597136491178
GTEX-1E1VI-2726-SM-7MXVH	0.617501716819966
GTEX-1EH9U-1826-SM-7P8QL	0.677577134334187
GTEX-1EKGG-2826-SM-7MGXA	0.567386620368048
GTEX-1EU9M-1526-SM-79OLI	0.76623912387057
GTEX-1F6I4-1326-SM-7P8QQ	0.70209457875997
GTEX-1GF9V-0726-SM-9KNU4	0.641992000041256
GTEX-1GF9W-2026-SM-7MXVO	0.770774501899037
GTEX-1GL5R-1226-SM-7MXUY	0.678660057498166
GTEX-1GN2E-2026-SM-9JGGG	0.515791507469393
GTEX-1GN73-1626-SM-9WYTS	0.715061584946727
GTEX-1GPI7-1626-SM-7P8TN	0.615644232352656
GTEX-1GZ2Q-2426-SM-9KNV8	0.717052038637372
GTEX-1GZ4I-2226-SM-9WPPO	0.717273596215568
GTEX-1H1E6-0526-SM-9WPQ3	0.648205485755346
GTEX-1H3NZ-2826-SM-9WPQ7	0.660049447081225
GTEX-1H3VY-2726-SM-A96TL	0.752020241062062
GTEX-1HBPI-0326-SM-A9G3N	0.529786707285086
GTEX-1HBPN-2126-SM-9WPNQ	0.679189423169103
GTEX-1HFI6-2326-SM-9WYUN	0.794990596546591
GTEX-1HKZK-1626-SM-B2LWH	0.729940036601425
GTEX-1HSKV-1726-SM-C1YRO	0.689202378722177
GTEX-1HSMO-2326-SM-CGQF3	0.659529749264247
GTEX-1HSMQ-1826-SM-A9SMJ	0.572309035308305
GTEX-1I19N-2226-SM-A96TS	0.767184090989541
GTEX-1I1GP-2026-SM-CE6SZ	0.735723204785314
GTEX-1I1GU-1126-SM-A96S9	0.716408655777591
GTEX-1I1GV-1926-SM-CNPQH	0.579036096045253
GTEX-1I6K6-2126-SM-B2LX6	0.684509737926183
GTEX-1I6K7-2326-SM-ARZM2	0.69102777519921
GTEX-1ICLZ-2626-SM-A9G2K	0.769476822836769
GTEX-1IDJD-2026-SM-A96TC	0.718868995783724
GTEX-1IDJF-2126-SM-AHZ2S	0.687161247133066
GTEX-1IDJH-2426-SM-CNNQW	0.706357040647768
GTEX-1IL2U-2826-SM-A96SR	0.689055529502113
GTEX-1J8Q3-0926-SM-A96SU	0.715678387786394
GTEX-1JJ6O-0726-SM-CY8HS	0.7178176682407
GTEX-1JJE9-0426-SM-D4P2P	0.615603062973928
GTEX-1JK1U-0926-SM-AHZ43	0.733100940055944
GTEX-1JKYN-0926-SM-AHZ47	0.674095370777484
GTEX-1JKYR-1726-SM-C1YR6	0.754926559400992
GTEX-1JMLX-1226-SM-CY8HW	0.645702793521557
GTEX-1JMPZ-2326-SM-CE6RW	0.763299739226384
GTEX-1JMQK-2226-SM-ARU8U	0.682260754987304
GTEX-1JN6P-2626-SM-D4P3C	0.646603420891324
GTEX-1K2DA-1226-SM-CGQGH	0.691289813578229
GTEX-1KAFJ-1226-SM-D4P46	0.673644424198109
GTEX-1KANA-1026-SM-D3L9L	0.667008081804654
GTEX-1KANB-2026-SM-DIPEY	0.733759087221418
GTEX-1KWVE-1226-SM-EV7AG	0.615851985314225
GTEX-1KXAM-1126-SM-E9TJU	0.710746743634014
GTEX-1L5NE-1026-SM-D3LAP	0.697534696636541
GTEX-1LBAC-1926-SM-DHXK2	0.641903959833254
GTEX-1LG7Y-2426-SM-EVR57	0.55604580716452
GTEX-1LG7Z-0826-SM-CXKYN	0.58353931523179
GTEX-1LSNL-2326-SM-DHXKN	0.677304576623541
GTEX-1MGNQ-2226-SM-EV7A2	0.703367802692431
GTEX-1MJK2-0726-SM-DTXE7	0.703113358933816
GTEX-1MUQO-1526-SM-DPRYK	0.672223775173446
GTEX-1N2EE-1026-SM-EXUS8	0.621398976493638
GTEX-1OJC3-1926-SM-DPRYV	0.684701402080717
GTEX-1OKEX-1826-SM-DTX8J	0.731004678990185
GTEX-1P4AB-1926-SM-E6CQL	0.580545490772968
GTEX-1PFEY-0626-SM-E76PH	0.720160836757358
GTEX-1PIGE-1726-SM-E6CQH	0.711626566837046
GTEX-1PPH8-1426-SM-DTXA3	0.744402728682674
GTEX-1PWST-2626-SM-E8VN8	0.753308897198729
GTEX-1QCLY-1826-SM-DTX89	0.699583734946184
GTEX-1QP29-0526-SM-EAZ3T	0.75839365757513
GTEX-1QP2A-1526-SM-E6CPN	0.51009353529331
GTEX-1QP6S-0726-SM-E76QS	0.72280444830885
GTEX-1R7EU-0126-SM-EVR4F	0.686457325638512
GTEX-1RAZQ-0826-SM-EVR4L	0.656132404713564
GTEX-1S3DN-1926-SM-E6CIR	0.703514659576493
GTEX-1S5ZA-1626-SM-E9TKG	0.709514238191557
GTEX-1S831-1226-SM-EVR5D	0.677799612378563
GTEX-NFK9-2226-SM-3MJGP	0.496367423329607
GTEX-NPJ8-2426-SM-3MJHL	0.737984500944554
GTEX-OIZF-2026-SM-3MJH1	0.661540763752217
GTEX-OIZH-2026-SM-3NB1M	0.609899495074591
GTEX-OOBJ-2026-SM-3NB1R	0.750019632685624
GTEX-OOBK-2025-SM-3LK5S	0.6532076955603
GTEX-OXRL-2026-SM-E6CHN	0.637745420401498
GTEX-P4PQ-2026-SM-E9U4E	0.649467936650899
GTEX-P4QS-2026-SM-3NMCG	0.729006549603773
GTEX-PLZ6-1126-SM-3P5ZR	0.655960576843142
GTEX-Q2AH-1426-SM-EXOHC	0.684099544862705
GTEX-Q2AI-1126-SM-48U19	0.712755071781092
GTEX-QEG4-2226-SM-CXZJD	0.679558786047756
GTEX-QEG5-2426-SM-EYYVC	0.723139686308609
GTEX-QLQ7-1326-SM-CNNOR	0.699704119053632
GTEX-QMRM-1426-SM-CM2U2	0.663373465153829
GTEX-QV31-1026-SM-CNNOS	0.64912741316705
GTEX-QV44-1526-SM-DHXIP	0.648094070319932
GTEX-REY6-2126-SM-48FD9	0.729724076910643
GTEX-RM2N-1126-SM-48FCY	0.722586504497777
GTEX-RVPV-2526-SM-EYYVL	0.584424054753098
GTEX-RWSA-2026-SM-47JX8	0.704306364910289
GTEX-S33H-1826-SM-4AD65	0.666941755184798
GTEX-S3XE-1326-SM-4AD4H	0.72060779640125
GTEX-S4Q7-1026-SM-4AD75	0.705817051506625
GTEX-S95S-1026-SM-4B64M	0.675010834943857
GTEX-SIU8-2226-SM-EAZ2T	0.646232124986565
GTEX-SJXC-2026-SM-4DM6N	0.717675982918868
GTEX-SNMC-0926-SM-4DM5U	0.65461247883443
GTEX-SNOS-1026-SM-4DM4Y	0.729777865400318
GTEX-SUCS-1126-SM-4DM61	0.732078183270766
GTEX-T5JC-1226-SM-4DM7C	0.731657484930821
GTEX-T6MN-2126-SM-EZ6LC	0.690341141820873
GTEX-T8EM-1826-SM-4DM7F	0.637182686733224
GTEX-U3ZH-0926-SM-4DXU4	0.71589349401593
GTEX-U3ZM-0926-SM-4DXSW	0.660367983702395
GTEX-U412-2026-SM-4DXSI	0.7353923553305
GTEX-U4B1-1426-SM-4DXTX	0.723937349371642
GTEX-U8XE-2526-SM-4E3IT	0.763171731112877
GTEX-UTHO-2726-SM-4JBH9	0.656096314699781
GTEX-V1D1-1926-SM-4JBGX	0.638176214662347
GTEX-V955-1826-SM-4JBIL	0.737572072908732
GTEX-VJYA-1226-SM-3GIJ6	0.680836580874528
GTEX-WFG7-1826-SM-3GIL1	0.742354547024923
GTEX-WFG8-1826-SM-4LVM4	0.744010869605055
GTEX-WFON-1626-SM-4LVMV	0.673378820865693
GTEX-WH7G-1726-SM-4LVKY	0.658197002638816
GTEX-WK11-2626-SM-4OOSK	0.730539883889156
GTEX-WOFM-0326-SM-4OOSL	0.64542817138417
GTEX-WY7C-2026-SM-4ONCM	0.680048572921911
GTEX-WYJK-0626-SM-4ONCZ	0.71512837254763
GTEX-WZTO-0926-SM-4PQZ3	0.628574071469532
GTEX-X5EB-1826-SM-4E3K8	0.703427973749508
GTEX-XAJ8-0626-SM-47JY4	0.681345525539657
GTEX-XGQ4-1826-SM-4AT6F	0.69445337426899
GTEX-XMK1-1026-SM-4B65H	0.681510793945773
GTEX-XPVG-2026-SM-4B65E	0.736562423343251
GTEX-XQ3S-2526-SM-4BOOG	0.684862888744299
GTEX-XQ8I-2526-SM-EAZB3	0.696510258311112
GTEX-XXEK-1226-SM-4BRUY	0.684333780417202
GTEX-Y8E4-2126-SM-5RQHO	0.647762850577121
GTEX-Y9LG-1826-SM-4VBQC	0.629416547796375
GTEX-YB5E-1826-SM-5IFI4	0.652333515472275
GTEX-YF7O-1926-SM-4W1YQ	0.69334101623086
GTEX-YJ8A-1126-SM-5IFJU	0.711203961687752
GTEX-ZDYS-1226-SM-5IJF3	0.626988216260073
GTEX-ZEX8-2026-SM-4WKF3	0.719903434484521
GTEX-ZG7Y-2226-SM-DO92I	0.702628113346419
GTEX-ZLFU-1726-SM-4WWBU	0.735722231308775
GTEX-ZPU1-2026-SM-57WFI	0.702314937711117
GTEX-ZT9W-1626-SM-4YCDQ	0.651570814476602
GTEX-ZTTD-2726-SM-57WFA	0.716300422278947
GTEX-ZTX8-1026-SM-5EGHD	0.651758233814563
GTEX-ZUA1-2826-SM-59HLE	0.556170065708072
GTEX-ZVP2-0826-SM-59HJ6	0.643294065678521
GTEX-ZY6K-1526-SM-5GZXE	0.733756535132775
GTEX-ZYFD-2526-SM-5E45L	0.628515425136187
GTEX-ZZ64-0926-SM-5E44L	0.599324750066127
