## Additional file 6 for "Transcriptome diversity is a systematic source of bias in RNA-sequencing data": gtex_Skin_Not_Sun_Exposed_Suprapubic.txt

sample_id	transcriptome_diversity
GTEX-1117F-2926-SM-5GZYI	0.716941342611967
GTEX-111CU-1126-SM-5EGIM	0.618350228799737
GTEX-111FC-2526-SM-5GZXU	0.655094417817869
GTEX-111VG-1626-SM-5EGIO	0.626422174279605
GTEX-111YS-1526-SM-5GZYW	0.665138571091071
GTEX-1122O-1026-SM-9WYSF	0.667050986193599
GTEX-117YX-1926-SM-5GIEC	0.601737505982048
GTEX-1192X-2726-SM-5N9DN	0.677244208408194
GTEX-11DXW-0826-SM-5H118	0.694918245164654
GTEX-11DXX-2126-SM-5PNYR	0.648395202192895
GTEX-11DXY-0126-SM-5H11Q	0.658170349699637
GTEX-11DXZ-2026-SM-5987S	0.608702085442514
GTEX-11DYG-1526-SM-5A5JS	0.636473687189469
GTEX-11DZ1-2426-SM-5GZZX	0.703553341713249
GTEX-11EI6-2826-SM-5H11D	0.720628623906586
GTEX-11EM3-1226-SM-5N9DD	0.683956789300122
GTEX-11EQ8-0926-SM-5H12V	0.687438734390829
GTEX-11EQ9-1626-SM-5PNY8	0.690616936182545
GTEX-11GS4-0226-SM-5HL77	0.668783381444893
GTEX-11GSP-2326-SM-5HL63	0.689668503747445
GTEX-11LCK-2226-SM-5HL4Q	0.687309566597889
GTEX-11NSD-0626-SM-5A5LU	0.606983457756949
GTEX-11NUK-2726-SM-5A5MC	0.630381782170312
GTEX-11O72-0626-SM-5PNYE	0.703657988669541
GTEX-11OF3-0126-SM-5PNYF	0.6715002918476
GTEX-11P7K-1126-SM-5HL4L	0.613455909317961
GTEX-11P81-2226-SM-5PNYI	0.654772892198443
GTEX-11P82-1426-SM-DTXFY	0.670863150817625
GTEX-11PRG-0726-SM-5EGL1	0.606116910098208
GTEX-11TT1-1826-SM-5EQLV	0.601298753044925
GTEX-11TUW-0626-SM-5LU9M	0.698765803104172
GTEX-11UD2-2526-SM-5CVNU	0.702566162184405
GTEX-11VI4-1126-SM-5EQMD	0.652225937738036
GTEX-11WQC-1826-SM-5GU59	0.702424238915654
GTEX-11WQK-1026-SM-5EQLX	0.721029256965974
GTEX-11ZTT-2126-SM-5CVLO	0.645805735509306
GTEX-11ZU8-0126-SM-5EQ58	0.646465707428601
GTEX-11ZUS-2626-SM-5FQUR	0.599508049692941
GTEX-1211K-1526-SM-5FQU4	0.661341261872117
GTEX-12126-0826-SM-5FQTZ	0.682365333068711
GTEX-1212Z-0126-SM-59HK4	0.658444155582026
GTEX-12584-0726-SM-5FQTK	0.668757478134273
GTEX-12696-0126-SM-5EQ4L	0.675069122505385
GTEX-1269C-0126-SM-5EQ5L	0.672989682417889
GTEX-12BJ1-0926-SM-5EQ62	0.625280728515591
GTEX-12C56-1526-SM-5FQUQ	0.67033984586463
GTEX-12KS4-2126-SM-5FQUT	0.685552311778176
GTEX-12WSA-0426-SM-5EQ5X	0.635066596185276
GTEX-12WSC-2826-SM-5BC5Y	0.704810756547542
GTEX-12WSD-0626-SM-5GCMW	0.691347505918406
GTEX-12WSF-1626-SM-7KUG5	0.664838061919788
GTEX-12WSH-1526-SM-5BC5W	0.667410272091686
GTEX-12WSJ-1126-SM-5LZVJ	0.606645119716348
GTEX-12WSK-2126-SM-5CVNC	0.657546232679288
GTEX-12WSL-2026-SM-5GCML	0.702351044784913
GTEX-12WSM-1926-SM-5BC65	0.676189141846157
GTEX-12ZZX-2426-SM-5GCOE	0.684977057100627
GTEX-12ZZY-0726-SM-5EQ66	0.658342544837289
GTEX-12ZZZ-0726-SM-5GCNZ	0.687025709919861
GTEX-13112-0126-SM-5P9IU	0.683139504162216
GTEX-13113-1626-SM-5EQ4I	0.721225276186388
GTEX-1313W-0626-SM-5EQ4H	0.640939484738979
GTEX-1314G-1326-SM-5BC6E	0.720892120760066
GTEX-131XF-2626-SM-5EQ6K	0.666889066113564
GTEX-131XG-0326-SM-5L3DX	0.644444146968608
GTEX-131XH-0126-SM-5LZUY	0.653197649264157
GTEX-131XW-0626-SM-5PNVD	0.67830326128951
GTEX-131YS-2826-SM-5EQ47	0.729688708276788
GTEX-132AR-0326-SM-5KM2C	0.631395443841842
GTEX-133LE-2326-SM-5K7W3	0.693202426488416
GTEX-1399Q-2326-SM-5KM2X	0.693984062274089
GTEX-1399R-1326-SM-5PNYS	0.618472577349824
GTEX-1399S-0126-SM-5IJCF	0.587599888565209
GTEX-1399U-1126-SM-5L3DB	0.647809284659937
GTEX-139D8-1126-SM-5LU8W	0.675969760578804
GTEX-139T8-0626-SM-5KLZX	0.712889893588713
GTEX-139TS-2126-SM-5K7XC	0.647933440066707
GTEX-139TT-2126-SM-5LZWC	0.714591646979107
GTEX-139TU-0726-SM-5L3EK	0.656453474217195
GTEX-139UW-0326-SM-5J1ML	0.683075190131367
GTEX-139YR-1026-SM-5LZYN	0.659491763864352
GTEX-13D11-0926-SM-5J2NC	0.690049034281918
GTEX-13FH7-1126-SM-5K7UG	0.649774609019535
GTEX-13FHO-0426-SM-5L3F5	0.689701753793695
GTEX-13FLV-0126-SM-5K7WT	0.683382620018058
GTEX-13FTW-0326-SM-5K7UW	0.694365998105067
GTEX-13FTX-1526-SM-5K7VJ	0.658581020849837
GTEX-13FTY-2126-SM-5IFFB	0.684952154167766
GTEX-13G51-1826-SM-5KLZH	0.654410114465794
GTEX-13IVO-0726-SM-5LZYV	0.717367490206855
GTEX-13JUV-2026-SM-5K7UA	0.710646853129332
GTEX-13JVG-0726-SM-5KM16	0.667062384039904
GTEX-13N11-2326-SM-5IJBF	0.684575036466511
GTEX-13N1W-2426-SM-5IJD1	0.70212324446076
GTEX-13N2G-0226-SM-5K7VF	0.691698433471974
GTEX-13NYB-0126-SM-5J1MD	0.68960746385604
GTEX-13NYC-0126-SM-5L3F4	0.682781277719478
GTEX-13NYS-0626-SM-5L3F1	0.719393480371124
GTEX-13NZ8-1226-SM-5KM4A	0.71907531183175
GTEX-13NZ9-2626-SM-5L3FK	0.681977276328584
GTEX-13O3O-2326-SM-5IJD6	0.686989998792988
GTEX-13O3Q-0126-SM-5KM34	0.713534568152458
GTEX-13O61-1426-SM-5KM3D	0.662837633043374
GTEX-13OVG-1626-SM-5J1NF	0.682231687031924
GTEX-13OVH-0526-SM-5L3E6	0.684699860298274
GTEX-13OVJ-0826-SM-5J1OK	0.702436254354646
GTEX-13OVK-1426-SM-6PAN7	0.681857097089853
GTEX-13OVL-0126-SM-5L3GJ	0.692398915917945
GTEX-13OW5-2326-SM-5L3HO	0.702086503559
GTEX-13OW6-2726-SM-5J2OE	0.691473077575678
GTEX-13OW7-0426-SM-5K7VK	0.695513376998758
GTEX-13OW8-1026-SM-5J1NQ	0.716977019654534
GTEX-13PDP-0726-SM-5L3HP	0.684684707676832
GTEX-13PL6-1126-SM-5L3IE	0.669693524573153
GTEX-13PVQ-0626-SM-5LU47	0.677332044111188
GTEX-13PVR-0426-SM-5RQK2	0.688871090777989
GTEX-13QBU-1226-SM-5LU4G	0.707027061940178
GTEX-13QJC-0126-SM-5ZZWJ	0.691937703518102
GTEX-13RTJ-0126-SM-5S2NN	0.676967696665466
GTEX-13SLW-0626-SM-5Q5ER	0.67577556776083
GTEX-13SLX-2226-SM-62LEP	0.673841554238974
GTEX-13U4I-2226-SM-5LU5H	0.65898061888474
GTEX-13VXT-1926-SM-5K7UO	0.705145154277791
GTEX-13VXU-0626-SM-5L3F9	0.701688412659271
GTEX-13W3W-0726-SM-5IJDQ	0.62912785523008
GTEX-13X6H-0926-SM-5SIB2	0.691206652383259
GTEX-13X6I-1826-SM-5SIAO	0.693897407642491
GTEX-13X6J-0626-SM-5LU5F	0.696675673024997
GTEX-13X6K-0626-SM-5LU5D	0.700624696286067
GTEX-13YAN-0226-SM-5TDC6	0.716352483383185
GTEX-144FL-0626-SM-5LU43	0.63833121038617
GTEX-144GL-0626-SM-5LU4D	0.70240403927063
GTEX-144GM-0526-SM-79OJO	0.687908219171235
GTEX-144GO-2026-SM-5O99P	0.696767388387445
GTEX-145LS-0626-SM-7EPG7	0.706317953130186
GTEX-145LT-0526-SM-5LUB2	0.650113195049998
GTEX-145LU-1926-SM-79OJN	0.695771477545617
GTEX-145ME-1726-SM-5Q5EU	0.636665580511673
GTEX-145MF-0926-SM-5Q5EA	0.703318991517422
GTEX-145MG-1526-SM-5Q5EM	0.669819768369094
GTEX-145MH-2826-SM-5RQJF	0.669118988073596
GTEX-145MI-0626-SM-5SI8S	0.690639907153809
GTEX-145MN-1526-SM-5SI9T	0.674783522437842
GTEX-145MO-2826-SM-5LU96	0.71568403042126
GTEX-146FQ-2126-SM-5RQHU	0.681849777008878
GTEX-14753-0726-SM-5QGQO	0.670819737467995
GTEX-1477Z-0326-SM-7IGLA	0.715747611782093
GTEX-147F3-1726-SM-5SIAW	0.684974392625651
GTEX-147F4-0726-SM-5TDDD	0.619937441000363
GTEX-147GR-2426-SM-5ZZWQ	0.648025862284457
GTEX-147JS-0226-SM-5S2U9	0.72131369727919
GTEX-148VJ-0626-SM-5LUAW	0.666913621783914
GTEX-1497J-0226-SM-5QGPU	0.693001093727537
GTEX-14A5H-0826-SM-5QGPJ	0.72489827208213
GTEX-14A6H-2026-SM-5Q5DD	0.702095186196477
GTEX-14ABY-2026-SM-62LDL	0.652357213732846
GTEX-14AS3-1526-SM-5Q5ED	0.686143371966557
GTEX-14B4R-1326-SM-5Q5EZ	0.672949398936062
GTEX-14BIN-1126-SM-5RQJZ	0.690226192893206
GTEX-14BMU-1226-SM-5S2OR	0.688595316334851
GTEX-14BMV-2826-SM-5TDED	0.685082831483593
GTEX-14C38-0726-SM-5SI6M	0.687273989152202
GTEX-14C39-1726-SM-5RQIL	0.655753714774539
GTEX-14C5O-0326-SM-5ZZUX	0.695834125003744
GTEX-14DAQ-0626-SM-793DS	0.687582748527591
GTEX-14DAR-1226-SM-73KYV	0.688807695328797
GTEX-14E1K-2026-SM-7DUEI	0.678971381200407
GTEX-14E6C-2426-SM-5S2NF	0.707396352104589
GTEX-14E6E-0526-SM-793DN	0.646471211165394
GTEX-14ICL-1626-SM-5YYAO	0.665954413782113
GTEX-14JFF-0626-SM-5ZZVT	0.674231338696462
GTEX-14JG1-1526-SM-5YY9X	0.647620279637856
GTEX-14JG6-1426-SM-9WG7C	0.700508234129485
GTEX-14LLW-2626-SM-62LDZ	0.660994604759146
GTEX-14LZ3-0126-SM-69LPM	0.712296787146399
GTEX-14PHX-2226-SM-6EU2P	0.666842141661821
GTEX-14PHY-1226-SM-5ZZWK	0.638889890659809
GTEX-14PII-0726-SM-6EU2B	0.676613984379859
GTEX-14PJ2-0626-SM-6LLII	0.717191587179809
GTEX-14PJ3-1126-SM-5ZZVX	0.60685228358261
GTEX-14PJ4-0226-SM-5YY92	0.668380307486516
GTEX-14PJ5-1526-SM-6LLIL	0.69943601271731
GTEX-14PJ6-2626-SM-6EU2T	0.690037577305106
GTEX-14PJN-1826-SM-6AJ98	0.692651865079481
GTEX-14PJO-2526-SM-6AJBQ	0.655679329694486
GTEX-14PK6-0226-SM-62LF5	0.617254427889288
GTEX-14PKU-0126-SM-6LLHV	0.688913616267477
GTEX-14PKV-1126-SM-6LLJ1	0.669475024278338
GTEX-14XAO-1226-SM-6EU1C	0.679371749396007
GTEX-15CHC-1126-SM-6LLHQ	0.703488613148195
GTEX-15CHQ-0326-SM-69LQD	0.693222554827421
GTEX-15CHR-1126-SM-7EWF4	0.629778964004127
GTEX-15D1Q-2826-SM-6LLH7	0.692790075942073
GTEX-15DDE-2926-SM-6LLJ3	0.680202666816288
GTEX-15DYW-2726-SM-6EU2I	0.70656435979013
GTEX-15EO6-2426-SM-6PALZ	0.685108724922394
GTEX-15ER7-0626-SM-6PANF	0.688317829955513
GTEX-15EU6-2226-SM-6EU2L	0.705158406891621
GTEX-15FZZ-0526-SM-7KUGD	0.686652265403406
GTEX-15G19-2426-SM-7KUMR	0.699323903916633
GTEX-15G1A-1626-SM-7KUKN	0.649010747033957
GTEX-15RIE-1926-SM-7KUKJ	0.66757847454398
GTEX-15RIG-0726-SM-7KUM7	0.613181658033282
GTEX-15RJ7-2126-SM-6PAMD	0.695116188903562
GTEX-15RJE-2826-SM-7KUM9	0.638762462313522
GTEX-15SHW-0226-SM-7LTAT	0.702026484824315
GTEX-15SKB-2826-SM-6PAMH	0.705328661910837
GTEX-15UF6-1926-SM-7KUDV	0.695760474045649
GTEX-16AAH-0626-SM-793C9	0.6535846298693
GTEX-16BQI-1326-SM-6M486	0.697226962086763
GTEX-16GPK-0626-SM-7KFSF	0.730035787583021
GTEX-16MT8-2926-SM-7DUFO	0.664648320520105
GTEX-16MT9-0126-SM-7EPI8	0.660855695875206
GTEX-16MTA-0926-SM-6M47Z	0.60668077235943
GTEX-16NGA-0726-SM-731AO	0.685768352247834
GTEX-16NPX-0726-SM-7KULC	0.711109719153495
GTEX-16XZZ-0726-SM-7KUF2	0.685872184901048
GTEX-16YQH-2226-SM-7IGM2	0.718488459788347
GTEX-16Z82-2626-SM-7KULU	0.663650032602085
GTEX-178AV-1726-SM-7KUL8	0.705196682329301
GTEX-17EVP-2626-SM-7IGMA	0.654425967548745
GTEX-17EVQ-0126-SM-7IGLR	0.725999748195799
GTEX-17F96-0126-SM-7EWDU	0.652392202760883
GTEX-17F97-2626-SM-7IGM5	0.620157579503342
GTEX-17F98-1326-SM-7DUEP	0.703951655525342
GTEX-17F9E-2326-SM-79OKD	0.654667717881176
GTEX-17F9Y-0126-SM-79OKX	0.672925544778354
GTEX-17HG3-2626-SM-7DUF2	0.71454843210035
GTEX-17HGU-2326-SM-7DUFE	0.679603186049383
GTEX-17HHE-1326-SM-7EWDZ	0.619836658163523
GTEX-17HHY-0426-SM-7DHLC	0.709426727513418
GTEX-17HII-1426-SM-7EPGG	0.638051705007186
GTEX-17JCI-2926-SM-7DUFF	0.712468747376277
GTEX-17KNJ-2126-SM-718AM	0.689677122500958
GTEX-17MF6-2626-SM-79OKQ	0.703050415277973
GTEX-17MFQ-1526-SM-7KFRR	0.665991246797323
GTEX-183FY-1026-SM-7939A	0.738909208684997
GTEX-183WM-0326-SM-72D5V	0.70225714441787
GTEX-18465-2826-SM-7LT9J	0.640066334027433
GTEX-18A66-0626-SM-7LT8Z	0.690487895285736
GTEX-18A67-1626-SM-7LT9T	0.668010476136567
GTEX-18A6Q-0626-SM-7KFRP	0.682599461497105
GTEX-18A7A-0126-SM-731AH	0.693035675474409
GTEX-18A7B-2726-SM-7LG56	0.69312117941216
GTEX-18D9A-1426-SM-7LT8M	0.681531122341866
GTEX-18D9B-0926-SM-7LG4U	0.68481162086982
GTEX-18D9U-0126-SM-731BM	0.610248359823881
GTEX-18QFQ-1826-SM-72D52	0.661025444523638
GTEX-1A32A-0626-SM-731AQ	0.727799552816412
GTEX-1A3MV-1826-SM-731CD	0.6416093501339
GTEX-1A3MW-0626-SM-731CB	0.702190916933488
GTEX-1A3MX-2626-SM-7PC24	0.709851978917199
GTEX-1A8FM-0626-SM-7PC25	0.689027213523302
GTEX-1A8G6-2726-SM-731AR	0.702701405585983
GTEX-1A8G7-1326-SM-73KVM	0.709200215582565
GTEX-1AMEY-0826-SM-72D65	0.687676998973028
GTEX-1AMFI-1326-SM-7939R	0.712251313792498
GTEX-1AX8Z-0726-SM-73KTS	0.637650997132869
GTEX-1AX9I-2226-SM-73KUO	0.705244544702353
GTEX-1AX9J-1326-SM-731BJ	0.701504457524582
GTEX-1AYD5-2626-SM-7PBXY	0.641427663713914
GTEX-1B8KE-1126-SM-7EPHI	0.665897608883564
GTEX-1B8KZ-0326-SM-73KY4	0.710630491340729
GTEX-1B8L1-2226-SM-7P8PT	0.675389235819452
GTEX-1B8SF-0126-SM-7DUG3	0.702985745113837
GTEX-1B932-2326-SM-79OL5	0.687184076196866
GTEX-1B933-2426-SM-7DHMD	0.736263941074928
GTEX-1B97I-0626-SM-73KUZ	0.634893465203192
GTEX-1B996-0426-SM-7EWF8	0.663356129758071
GTEX-1BAJH-2426-SM-7IGP8	0.687450996301969
GTEX-1C2JI-1026-SM-73KY1	0.666156392909245
GTEX-1C475-1326-SM-7SB73	0.615162733500563
GTEX-1C64N-2626-SM-7PC2N	0.650392898373363
GTEX-1C64O-1326-SM-7MGWR	0.627356144724224
GTEX-1C6VQ-1226-SM-73KYD	0.683997458947459
GTEX-1C6VR-0126-SM-7RHGB	0.68040191003989
GTEX-1C6WA-2626-SM-7MKGM	0.658718366638013
GTEX-1CAMQ-1326-SM-7P8RV	0.606015282413341
GTEX-1CAMR-1326-SM-7PC1F	0.577622624741578
GTEX-1CAMS-2226-SM-7PBXQ	0.545052002778489
GTEX-1CAV2-0126-SM-7IGN7	0.714226922751073
GTEX-1CB4E-0926-SM-7EPHT	0.649022162165469
GTEX-1CB4F-1026-SM-7DUH1	0.671026443083016
GTEX-1CB4H-1126-SM-7MKGL	0.710085475928251
GTEX-1CB4I-0126-SM-7RHGG	0.64638945502226
GTEX-1CB4J-1326-SM-7P8RX	0.675645465643803
GTEX-1E1VI-0326-SM-793D1	0.70663805361469
GTEX-1E2YA-2126-SM-7MXUO	0.682601107410089
GTEX-1EH9U-2826-SM-7DUGT	0.707740096128463
GTEX-1EKGG-0626-SM-7DUGJ	0.688174524682158
GTEX-1EMGI-2326-SM-7PBYA	0.630026401080137
GTEX-1EN7A-2426-SM-793DB	0.72277462702939
GTEX-1EU9M-1426-SM-793AI	0.716905834867989
GTEX-1EWIQ-0326-SM-7DHMQ	0.697792314737725
GTEX-1EX96-1026-SM-7MKG2	0.648272926561503
GTEX-1F48J-0726-SM-7RHGS	0.728729578848097
GTEX-1F52S-2926-SM-7MKGA	0.664976151789091
GTEX-1F5PK-2226-SM-7SB6N	0.687219295970145
GTEX-1F5PL-0926-SM-7PC2W	0.7179603908628
GTEX-1F6I4-2326-SM-7RHGL	0.640411747275092
GTEX-1F6IF-0926-SM-7SB7M	0.726985741923695
GTEX-1F6RS-2026-SM-7RHHC	0.722572116913897
GTEX-1F75A-0726-SM-7RHHD	0.66763113025754
GTEX-1F75B-0726-SM-7PC3R	0.682395363921829
GTEX-1F75I-2226-SM-7SB8U	0.683289823521369
GTEX-1F75W-2726-SM-7SB8H	0.695727548510331
GTEX-1F88E-1626-SM-7SB8Z	0.721718910856886
GTEX-1F88F-0126-SM-9WYSZ	0.674007937360608
GTEX-1GF9U-2026-SM-7SB92	0.718422417357277
GTEX-1GF9V-0826-SM-9KNUV	0.673178721888862
GTEX-1GF9W-1426-SM-7PBYM	0.67750314240217
GTEX-1GF9X-1326-SM-7PC2Y	0.697065415526168
GTEX-1GL5R-1326-SM-7RHHF	0.690399195390587
GTEX-1GMR2-0826-SM-7PC3V	0.607113108920671
GTEX-1GMR3-0126-SM-A9SLW	0.708948502787628
GTEX-1GMR8-0626-SM-7RHI7	0.703407124369483
GTEX-1GMRU-2126-SM-7P8RA	0.668975912591103
GTEX-1GN1U-0626-SM-9MQL9	0.706036386422706
GTEX-1GN1V-2826-SM-9JGIA	0.646972906586663
GTEX-1GN1W-2426-SM-9KNUU	0.658358372529706
GTEX-1GN2E-0226-SM-9WG6K	0.69702568338827
GTEX-1GN73-0726-SM-7P8TJ	0.668354947930102
GTEX-1GPI6-1926-SM-9KNV7	0.685970927390099
GTEX-1GPI7-1826-SM-9KNU1	0.607174604863367
GTEX-1GTWX-2026-SM-9YFLM	0.649115540666442
GTEX-1GZ2Q-0126-SM-9WG6M	0.718132739098345
GTEX-1GZ4H-0526-SM-9KNU9	0.633563244008115
GTEX-1GZ4I-2626-SM-9KNU3	0.672385467722741
GTEX-1GZHY-0626-SM-9KNVC	0.694266301919598
GTEX-1H11D-1826-SM-9QEHM	0.633256056359499
GTEX-1H1CY-0126-SM-9YFLY	0.712725373398699
GTEX-1H1DE-1326-SM-9KNUG	0.634285260817409
GTEX-1H1DF-1126-SM-9WG7G	0.688537538897406
GTEX-1H1DG-2426-SM-9QEHJ	0.689549911393649
GTEX-1H1E6-0426-SM-9WYUS	0.63279665499621
GTEX-1H1ZS-2726-SM-9WG75	0.704448272546973
GTEX-1H23P-0626-SM-9WG6T	0.670945867786337
GTEX-1H2FU-0926-SM-9WPPT	0.678133918174757
GTEX-1H3NZ-2726-SM-9WYTQ	0.720277867359207
GTEX-1H3O1-1326-SM-9MQLD	0.658344153603003
GTEX-1H3VE-0726-SM-9YFL5	0.699405983589686
GTEX-1H4P4-2126-SM-9WYSL	0.676104796260698
GTEX-1HB9E-0126-SM-CM2S5	0.661688096288689
GTEX-1HBPI-2126-SM-ARL9K	0.688406416453226
GTEX-1HBPM-0726-SM-9YFL7	0.701451565664321
GTEX-1HBPN-0126-SM-CGQEF	0.602434808153592
GTEX-1HC8U-1326-SM-9YFMJ	0.686477724590507
GTEX-1HCU6-2526-SM-ADEHL	0.660332906754444
GTEX-1HCU7-0726-SM-A9SL1	0.688206112947415
GTEX-1HCU8-2526-SM-CE6RX	0.750253560551318
GTEX-1HCU9-0426-SM-9WYSD	0.642243044434571
GTEX-1HCUA-0826-SM-ADEHM	0.595027851286446
GTEX-1HCVE-2726-SM-CL54F	0.706899549662763
GTEX-1HFI6-0126-SM-CNPPI	0.719693123919933
GTEX-1HFI7-2326-SM-CGQFS	0.695440120983166
GTEX-1HGF4-0126-SM-CNPPX	0.626068185860119
GTEX-1HKZK-0726-SM-ACKW2	0.636977872496979
GTEX-1HR98-2226-SM-ADEI2	0.647712993707619
GTEX-1HR9M-2226-SM-CNPPY	0.674657642774309
GTEX-1HSGN-0826-SM-ACKW3	0.622080091896932
GTEX-1HSKV-1226-SM-ADEI4	0.684195432321632
GTEX-1HSMO-0626-SM-ACKXC	0.688992612650244
GTEX-1HSMP-0926-SM-A9SKX	0.666657856557171
GTEX-1HSMQ-2626-SM-A9SML	0.677196798537706
GTEX-1HT8W-0626-SM-A9G2H	0.687345099489672
GTEX-1HUB1-1426-SM-CGQF5	0.710900240358181
GTEX-1I19N-0126-SM-CYPSF	0.702800388916713
GTEX-1I1CD-0626-SM-CE6SW	0.708290330534907
GTEX-1I1GP-1326-SM-A9G28	0.672398208828166
GTEX-1I1GS-2626-SM-B2LY3	0.706796199657655
GTEX-1I1GT-1026-SM-ARZLV	0.683575855499674
GTEX-1I1GU-0926-SM-ACKVS	0.666359828841454
GTEX-1I1GV-0626-SM-ARL7M	0.699306853173094
GTEX-1I1HK-2326-SM-CKZOH	0.645884385371676
GTEX-1I4MK-0126-SM-CY8G6	0.671845610606431
GTEX-1I6K6-1726-SM-CGQFD	0.691366591768465
GTEX-1I6K7-1926-SM-B2LXR	0.701974663862517
GTEX-1ICG6-1226-SM-A9SLN	0.658846080310066
GTEX-1ICLY-0826-SM-CMKG1	0.709307925417303
GTEX-1ICLZ-0326-SM-ARL82	0.688369288680475
GTEX-1IDFM-0326-SM-ARL7V	0.724749440994164
GTEX-1IDJC-1526-SM-B2LW4	0.707528951922225
GTEX-1IDJD-2326-SM-ACKWX	0.644903532605851
GTEX-1IDJE-1426-SM-ADEIW	0.66626894923414
GTEX-1IDJF-2026-SM-CL53V	0.680252506960009
GTEX-1IDJH-0126-SM-D3L92	0.680837562078636
GTEX-1IDJI-0126-SM-CMKHS	0.692537811942892
GTEX-1IDJU-1726-SM-CMKHU	0.682883966821072
GTEX-1IDJV-0126-SM-COH3Y	0.700492629046544
GTEX-1IE54-1126-SM-A9G2Z	0.686242798562081
GTEX-1IKJJ-2226-SM-CJI4C	0.66738830558675
GTEX-1IKOE-1426-SM-CE6T7	0.636346783962822
GTEX-1IL2V-1926-SM-B2LW8	0.664704813412481
GTEX-1IOXB-2726-SM-CM2RI	0.672684345834444
GTEX-1IY9M-2826-SM-ARU8H	0.659717746312044
GTEX-1J1OQ-0126-SM-D4P2N	0.652562921416649
GTEX-1J1R8-2026-SM-CL53Y	0.621782200802192
GTEX-1J8EW-2726-SM-CY8HR	0.65474601270515
GTEX-1J8JJ-0626-SM-ARZMQ	0.730619136677053
GTEX-1J8Q2-2626-SM-ACKWQ	0.674454951848072
GTEX-1J8Q3-0526-SM-ARL8U	0.711562908178222
GTEX-1J8QM-2426-SM-A9SLS	0.704559291374397
GTEX-1JJ6O-2726-SM-CNPOG	0.674788701109115
GTEX-1JJE9-2626-SM-ARZMT	0.68606807577292
GTEX-1JJEA-1826-SM-ARU8P	0.641805230323515
GTEX-1JK1U-0226-SM-ARZMX	0.668995354129945
GTEX-1JKYN-0826-SM-ARU8S	0.632552951793252
GTEX-1JKYR-0626-SM-ARL8R	0.720182003997871
GTEX-1JMLX-0626-SM-ARL8T	0.65131939151816
GTEX-1JMOU-1026-SM-CYPSS	0.691847066119744
GTEX-1JMPY-0226-SM-CKZOK	0.595258778022911
GTEX-1JMPZ-0726-SM-CY8HZ	0.713062867927698
GTEX-1JMQI-1726-SM-ARL93	0.659896100373175
GTEX-1JMQJ-0826-SM-CNPP7	0.664294747285182
GTEX-1JMQK-1226-SM-D4P2S	0.668730855690443
GTEX-1JMQL-2226-SM-CNPP4	0.692536457233878
GTEX-1JN1M-2726-SM-CY8I4	0.717167175641283
GTEX-1JN6P-2926-SM-CL54D	0.654318648098133
GTEX-1JN76-0626-SM-CKZOQ	0.685879018880137
GTEX-1K2DA-1026-SM-CGQGF	0.561784526764065
GTEX-1K2DU-1226-SM-CYPT4	0.6985287354552
GTEX-1K9T9-1526-SM-DIPFR	0.680600839778329
GTEX-1KAFJ-0126-SM-DIPEK	0.665892453028718
GTEX-1KANA-1326-SM-DIPFA	0.667443163121422
GTEX-1KANB-2826-SM-CY8I6	0.695142385282432
GTEX-1KANC-1226-SM-CYPT7	0.688775099310541
GTEX-1KD5A-0126-SM-E9U54	0.713740868815912
GTEX-1KWVE-1026-SM-D3L9O	0.700931962271553
GTEX-1KXAM-1626-SM-D3LAD	0.691842295425944
GTEX-1L5NE-1126-SM-D3L9P	0.649275434525289
GTEX-1LB8K-0726-SM-D5OV2	0.691210942586967
GTEX-1LBAC-0826-SM-CY8IJ	0.6338585936053
GTEX-1LG7Y-2526-SM-EWRO7	0.652666988222954
GTEX-1LG7Z-1626-SM-CXKYR	0.623491023423604
GTEX-1LGOU-1326-SM-D3L8M	0.63314507357361
GTEX-1LGRB-0926-SM-COH3K	0.686595357050813
GTEX-1LKK1-2626-SM-DKPQE	0.630603340727027
GTEX-1LSNL-2726-SM-E9TKJ	0.691820393472683
GTEX-1LSNM-0826-SM-DIPG8	0.568711412946724
GTEX-1LSVX-2526-SM-DIPEU	0.680041693411499
GTEX-1LVA9-2626-SM-EVYD4	0.67085054042622
GTEX-1LVAM-0726-SM-E6CIL	0.659472012310637
GTEX-1LVAN-0626-SM-CNPOQ	0.561707335116379
GTEX-1LVAO-2726-SM-E9TJ8	0.705576217117849
GTEX-1M4P7-0726-SM-E6CJ3	0.687536651609217
GTEX-1MCC2-1826-SM-DIPEX	0.693337169773764
GTEX-1MCYP-0526-SM-E9U6Q	0.586054215277158
GTEX-1MJK3-0726-SM-E6CJC	0.666339327544146
GTEX-1N2DV-1526-SM-DTXEP	0.671365320564537
GTEX-1N2EE-0626-SM-E76PW	0.707096842160327
GTEX-1N5O9-0926-SM-E9J3C	0.712339754985488
GTEX-1NSGN-0726-SM-DTXEF	0.682086073112543
GTEX-1NV5F-0626-SM-DTXEG	0.691534927081281
GTEX-1O9I2-0226-SM-EYYXD	0.678120751169415
GTEX-1OJC3-1226-SM-DTXER	0.62847607652188
GTEX-1OJC4-2726-SM-E76PJ	0.687947351740143
GTEX-1PBJJ-1026-SM-E76OS	0.685125112265051
GTEX-1PDJ9-1226-SM-EXUSX	0.690845557747524
GTEX-1PIGE-1826-SM-E8VOU	0.704773761031128
GTEX-1PIIG-2326-SM-DTXFR	0.697470103087988
GTEX-1POEN-2326-SM-E9J2L	0.668248582172778
GTEX-1PPGY-1626-SM-EVYBL	0.698605403717263
GTEX-1PPH7-1126-SM-DTX9A	0.692903757027665
GTEX-1PPH8-0126-SM-EWRN8	0.636610985259991
GTEX-1QAET-0326-SM-EVR3U	0.68224297844564
GTEX-1QCLY-0226-SM-EWRNH	0.681502761156998
GTEX-1QCLZ-2426-SM-EVYBW	0.714654323243079
GTEX-1QEPI-2626-SM-DTXF4	0.718554372529849
GTEX-1QMI2-2526-SM-E8VNZ	0.713420140947565
GTEX-1QP28-1126-SM-EVYC4	0.694131320813647
GTEX-1QP29-1826-SM-DTX9S	0.73846060671285
GTEX-1QP2A-1726-SM-E76QC	0.681820412358296
GTEX-1QP66-1226-SM-DTX7U	0.71314622418773
GTEX-1QP9N-1226-SM-E76QN	0.666891905704027
GTEX-1QPFJ-1926-SM-EVYBD	0.688394323476943
GTEX-1QW4Y-1126-SM-DTXE3	0.657151194046024
GTEX-1R46S-2426-SM-E76QA	0.70906961620348
GTEX-1R7EU-1626-SM-DTXG3	0.724941979066817
GTEX-1R9K4-2826-SM-DTX8F	0.695949116587206
GTEX-1R9PM-1926-SM-EVR3O	0.659683291502655
GTEX-1R9PN-0426-SM-DTXDT	0.656486793622931
GTEX-1RAZA-2226-SM-E9U4X	0.702848577253476
GTEX-1RAZQ-1326-SM-E9TK6	0.656388230867507
GTEX-1RAZR-2126-SM-E9U6T	0.71198073934576
GTEX-1RAZS-2526-SM-E6CHT	0.675299198819393
GTEX-1RB15-1326-SM-E76Q9	0.686918889267382
GTEX-1RLM8-2926-SM-E8VON	0.722870770661846
GTEX-1RMOY-1326-SM-E9TIH	0.628777135584744
GTEX-1S3DN-2126-SM-E9TIN	0.617055311128629
GTEX-1S5ZU-2526-SM-E6CIF	0.72125515648347
GTEX-1S82P-2126-SM-E6CI5	0.681624027024036
GTEX-1S82U-1026-SM-E6CJK	0.647205720414065
GTEX-1S831-1826-SM-EWROF	0.664605574605356
GTEX-1S83E-1326-SM-E6CJM	0.715506636995744
GTEX-U8XE-0226-SM-4E3J3	0.730340396085839
GTEX-UPJH-0226-SM-3GADV	0.699740478352137
GTEX-UPK5-0426-SM-3GAEK	0.687238860754091
GTEX-V1D1-2026-SM-3GAF4	0.655495902695428
GTEX-VJYA-1526-SM-3GIJV	0.696456978589584
GTEX-VUSG-2326-SM-4KL1U	0.689655802252884
GTEX-W5X1-2526-SM-3GILC	0.64783682144954
GTEX-WEY5-2326-SM-3GIKK	0.645599713794737
GTEX-WFG7-2026-SM-5SI7P	0.618030634200372
GTEX-WFG8-2126-SM-3GIKQ	0.630889109667364
GTEX-WFON-1926-SM-3LK7L	0.724193033055213
GTEX-WH7G-2026-SM-3NMBL	0.6859126939762
GTEX-WHPG-2626-SM-3NMBR	0.65692575981009
GTEX-WHSB-1326-SM-3LK6W	0.66318314030903
GTEX-WHSE-0126-SM-3NMBT	0.70022748488803
GTEX-WHWD-1826-SM-3LK6I	0.68841605320175
GTEX-WI4N-2726-SM-3LK7Y	0.658418123960138
GTEX-WK11-2726-SM-3NMAQ	0.715308177631912
GTEX-WRHU-2826-SM-3MJG8	0.718001845836772
GTEX-WXYG-2026-SM-4E3IY	0.676223307922627
GTEX-WY7C-2126-SM-3NB2R	0.662885694717548
GTEX-WYBS-0626-SM-3NMAS	0.734438949393947
GTEX-WYJK-0526-SM-3NM8Z	0.701639100549436
GTEX-WYVS-1626-SM-3NM9R	0.731147264027509
GTEX-X3Y1-2026-SM-3P5YM	0.679267274637886
GTEX-X4EO-2926-SM-4E3JH	0.697437505253904
GTEX-X4EP-0626-SM-3P621	0.710533876123084
GTEX-X585-2426-SM-46MW2	0.683461671441321
GTEX-X5EB-1926-SM-4E3IW	0.687684947952026
GTEX-X8HC-0626-SM-4E3HQ	0.669279481701184
GTEX-XAJ8-1426-SM-47JYM	0.670870208167906
GTEX-XBEC-0726-SM-4QARZ	0.673756696386866
GTEX-XBED-1926-SM-47JYP	0.690625238732194
GTEX-XBEW-1126-SM-4QARW	0.616958623616203
GTEX-XK95-0226-SM-4AT58	0.697789523175493
GTEX-XMD2-2126-SM-4YCF8	0.686433072522789
GTEX-XOT4-0626-SM-4B66L	0.655575781657297
GTEX-XPVG-2126-SM-4B667	0.647177953110134
GTEX-XQ3S-1426-SM-4BOPR	0.646545983751989
GTEX-XQ8I-0926-SM-4BOOF	0.699827389657101
GTEX-XUW1-0926-SM-4BONX	0.656292215217259
GTEX-XV7Q-1826-SM-4BRUV	0.686896890564101
GTEX-XXEK-1626-SM-4BRUZ	0.664106344267697
GTEX-XYKS-1426-SM-4BRUO	0.702300692398052
GTEX-Y111-0626-SM-4SOIT	0.608945694247342
GTEX-Y114-2126-SM-4TT8B	0.600762884231773
GTEX-Y3I4-1726-SM-4TT89	0.60429706774359
GTEX-Y3IK-1626-SM-4YCF5	0.663395234209753
GTEX-Y5LM-0926-SM-6LLJG	0.688068179421536
GTEX-Y5V5-0126-SM-5S2NW	0.725720836817256
GTEX-Y5V6-2326-SM-4VDSA	0.611999039972905
GTEX-Y8E4-2026-SM-5IFJB	0.646173575387146
GTEX-Y8LW-1526-SM-5IFHL	0.642371470560544
GTEX-Y9LG-1126-SM-4VBQ7	0.607291441322261
GTEX-YB5K-2026-SM-4VDT3	0.656480560040914
GTEX-YEC3-1326-SM-DO92X	0.670268044610105
GTEX-YEC4-1826-SM-4W1YP	0.676231516773423
GTEX-YECK-0326-SM-4W1YS	0.671253433194501
GTEX-YF7O-1526-SM-5IFI6	0.70067629207941
GTEX-YFCO-1226-SM-5LUAT	0.647695243967509
GTEX-YJ8O-2526-SM-5HL85	0.694001638585063
GTEX-Z93S-1626-SM-5CVMB	0.673156747933563
GTEX-ZA64-1026-SM-5HL8R	0.635474187173111
GTEX-ZAB4-2126-SM-5HL8U	0.677926310793762
GTEX-ZAJG-1526-SM-5CVML	0.705954732087519
GTEX-ZAK1-0626-SM-5HL8E	0.649754277559211
GTEX-ZC5H-1526-SM-5HL9Y	0.676779353696579
GTEX-ZDTS-0826-SM-4WKHL	0.650033833839053
GTEX-ZDTT-0426-SM-4WKFL	0.605976022813081
GTEX-ZDXO-3126-SM-5IJDF	0.662781226845635
GTEX-ZDYS-2426-SM-4WKGI	0.632872531283032
GTEX-ZE7O-2726-SM-51MT5	0.69958895428449
GTEX-ZE9C-2526-SM-5IJDR	0.678475694228557
GTEX-ZF29-0926-SM-4WKFZ	0.674508593920057
GTEX-ZF2S-1626-SM-57WES	0.649608884513739
GTEX-ZF3C-0626-SM-DO92O	0.703133729514041
GTEX-ZGAY-1826-SM-DO91Q	0.701320062099504
GTEX-ZLFU-1826-SM-4WWBV	0.68043876380224
GTEX-ZLV1-1526-SM-DO91J	0.671630448489254
GTEX-ZLWG-0826-SM-59888	0.686591527827873
GTEX-ZP4G-1426-SM-4WWCL	0.650992399913088
GTEX-ZPCL-1126-SM-4WWFE	0.640921338172973
GTEX-ZPIC-0526-SM-DO91W	0.67773685858609
GTEX-ZPU1-1126-SM-4YCF3	0.631574284888425
GTEX-ZT9W-1126-SM-57WDR	0.626493969405172
GTEX-ZT9X-1526-SM-5DUXD	0.659784146191915
GTEX-ZTSS-1426-SM-5985P	0.641803354117253
GTEX-ZTTD-2826-SM-4YCFA	0.693048977192573
GTEX-ZTX8-1326-SM-4YCEL	0.589954308406176
GTEX-ZU9S-1826-SM-5NQ9E	0.620375372590929
GTEX-ZUA1-2626-SM-5NQ92	0.627333384440401
GTEX-ZVE1-0726-SM-51MRN	0.666779119898402
GTEX-ZVE2-2826-SM-5GU51	0.7259247769491
GTEX-ZVP2-0326-SM-57WBP	0.598388919265908
GTEX-ZVT2-0126-SM-5GIDQ	0.664194674028363
GTEX-ZVT4-2426-SM-5GIEI	0.674984141109733
GTEX-ZVTK-0226-SM-51MRG	0.704996574618845
GTEX-ZVZP-1226-SM-5GID7	0.65512706952726
GTEX-ZWKS-0626-SM-5GIDV	0.683354607957177
GTEX-ZXG5-2126-SM-59HKD	0.656870176218435
GTEX-ZY6K-1426-SM-5GZX2	0.652703278568264
GTEX-ZYFC-0426-SM-5GICQ	0.67702576217089
GTEX-ZYFD-0626-SM-5E44E	0.684207019732925
GTEX-ZYFG-1526-SM-5GZYM	0.642971880279041
GTEX-ZYT6-2326-SM-5GZY3	0.6827300277439
GTEX-ZYVF-0926-SM-5E44J	0.669640461577299
GTEX-ZYW4-0626-SM-59HJR	0.700726561118206
GTEX-ZYY3-2926-SM-5GIEB	0.677776144197625
GTEX-ZZ64-1026-SM-5GZXG	0.701635619628821
GTEX-ZZPU-0826-SM-5GZX5	0.672847586302096
