## Additional file 6 for "Transcriptome diversity is a systematic source of bias in RNA-sequencing data": gtex_Skin_Sun_Exposed_Lower_leg.txt

sample_id	transcriptome_diversity
GTEX-111FC-0126-SM-5N9DL	0.635240060695264
GTEX-111VG-2426-SM-5GZXD	0.679656216859347
GTEX-1122O-2126-SM-5EGIR	0.708411125452139
GTEX-1128S-2326-SM-5GZZY	0.648264687342042
GTEX-113IC-0126-SM-5HL6T	0.703081707323005
GTEX-113JC-2326-SM-5EQ4E	0.703685277158143
GTEX-117XS-2726-SM-5N9BL	0.65007283135679
GTEX-117YW-2626-SM-5GZZH	0.689017015192299
GTEX-117YX-2326-SM-5H12W	0.653325013124339
GTEX-1192W-2626-SM-5Q5AF	0.716012134610235
GTEX-1192X-0226-SM-5H12D	0.697190605636616
GTEX-11DXW-0226-SM-5H122	0.714685806060196
GTEX-11DXX-2426-SM-5GZZW	0.664487170949119
GTEX-11DXY-2626-SM-5GIE7	0.688769410544487
GTEX-11DXZ-2326-SM-5EGGV	0.650508389150637
GTEX-11DYG-0126-SM-59883	0.648393272844251
GTEX-11DZ1-0126-SM-5985Q	0.669211111158417
GTEX-11EI6-0126-SM-5985R	0.691232474193663
GTEX-11EM3-2426-SM-59861	0.67467582734899
GTEX-11EMC-2926-SM-5EQ4F	0.742026763937975
GTEX-11EQ9-2426-SM-5HL5T	0.696153899019308
GTEX-11GS4-2726-SM-5A5LE	0.66423468022243
GTEX-11GSO-2426-SM-5A5LY	0.69641847131592
GTEX-11GSP-2526-SM-5N9BP	0.705117427106087
GTEX-11H98-0126-SM-5EGHG	0.706556788605544
GTEX-11LCK-1026-SM-5A5KB	0.707719961785858
GTEX-11NSD-2226-SM-5986V	0.676330226689837
GTEX-11NUK-0126-SM-5A5L3	0.654277922312019
GTEX-11O72-0126-SM-59887	0.696646496489008
GTEX-11OC5-0126-SM-5HL6A	0.637221919683482
GTEX-11OF3-2626-SM-5GU7F	0.696095364583723
GTEX-11P7K-2126-SM-5GU7G	0.636032671328065
GTEX-11P81-2326-SM-59875	0.684692476190324
GTEX-11P82-1626-SM-59879	0.631326341229947
GTEX-11TT1-2526-SM-5EGIB	0.663712332198739
GTEX-11TTK-0126-SM-5987B	0.680219451925815
GTEX-11TUW-2726-SM-E9J4M	0.707607182166678
GTEX-11UD1-0126-SM-5PNYG	0.628649820066848
GTEX-11UD2-0226-SM-5EQKY	0.688764129344392
GTEX-11VI4-1726-SM-5CVLH	0.679926294288663
GTEX-11WQC-2526-SM-5CVLE	0.699674925529687
GTEX-11WQK-0526-SM-5EQLD	0.722610607838445
GTEX-11XUK-2026-SM-5EQLF	0.68097319845512
GTEX-11ZTS-0126-SM-5EQ6M	0.623744525978087
GTEX-11ZTT-2426-SM-5EQLS	0.69305024375387
GTEX-11ZU8-2526-SM-5EQKI	0.686732426897436
GTEX-11ZUS-0626-SM-59885	0.650677964500886
GTEX-11ZVC-2526-SM-5FQTE	0.697109876252693
GTEX-1211K-2026-SM-5EQ4Z	0.659697489530002
GTEX-12126-0326-SM-5PNW3	0.610942836978533
GTEX-1212Z-2526-SM-5EGKP	0.687485755127185
GTEX-12584-0126-SM-5EGKQ	0.692991479045545
GTEX-12696-2426-SM-5EQ6H	0.676567072788449
GTEX-1269C-2526-SM-5EGJ3	0.705325452582845
GTEX-12C56-1726-SM-5EQ61	0.67672902219265
GTEX-12KS4-0326-SM-5EQ41	0.706573174754705
GTEX-12WSA-0226-SM-5BC5V	0.690500766043857
GTEX-12WSC-0126-SM-5EQ4P	0.705390107984822
GTEX-12WSD-0126-SM-59HKN	0.652871618982402
GTEX-12WSE-0526-SM-793B2	0.67873416583312
GTEX-12WSG-2826-SM-E9J4H	0.705666527945891
GTEX-12WSJ-1826-SM-5GCNY	0.675356529587572
GTEX-12WSK-2326-SM-5GCOH	0.667331611360645
GTEX-12WSL-2526-SM-5GCNJ	0.725101270792344
GTEX-12WSN-5019-SM-79OM6	0.73572459159908
GTEX-12ZZX-0126-SM-5EGK9	0.690870347566753
GTEX-12ZZY-0226-SM-5LZVE	0.699275150386883
GTEX-12ZZZ-0626-SM-5DUXI	0.688895740762351
GTEX-13111-1626-SM-5EGJY	0.653540388844335
GTEX-13112-2826-SM-5DUWH	0.685385796979579
GTEX-13113-5016-SM-7EPIP	0.728665522856474
GTEX-1313W-0126-SM-5LZUN	0.666466949241761
GTEX-1314G-1526-SM-5EGK2	0.708681020730073
GTEX-131XE-2326-SM-5PNZ2	0.726196741831152
GTEX-131XF-5016-SM-7MGWE	0.725137536571706
GTEX-131XG-2626-SM-5KM17	0.645829393012129
GTEX-131XH-2226-SM-5DUXJ	0.691404145595444
GTEX-131XW-0426-SM-5LZWP	0.670674400792079
GTEX-131YS-0126-SM-5KM1M	0.664500568664617
GTEX-132NY-0326-SM-5IJBL	0.651892514677013
GTEX-133LE-1826-SM-5J1MV	0.691861030356737
GTEX-1399R-2726-SM-5IJBA	0.64293680346371
GTEX-1399T-2826-SM-5KLYZ	0.681653366646803
GTEX-1399U-2326-SM-5K7WY	0.601647454835034
GTEX-139D8-0226-SM-5KLZO	0.684930307559199
GTEX-139T4-0226-SM-5HL5S	0.70142584639975
GTEX-139T8-0126-SM-5K7XZ	0.672760683902866
GTEX-139TS-2826-SM-5J1OO	0.677059615327947
GTEX-139TT-0126-SM-5K7Y5	0.701732890421903
GTEX-139TU-0126-SM-5K7WH	0.719917710620004
GTEX-139UW-2826-SM-5L3E7	0.675805446878144
GTEX-13CF2-2526-SM-5LZYX	0.665135399526758
GTEX-13CF3-2426-SM-5IFGX	0.703973277392594
GTEX-13D11-2426-SM-5KM1V	0.700412918718673
GTEX-13FH7-2026-SM-E9J4I	0.686659542202005
GTEX-13FHO-0226-SM-5IFGY	0.712062659028073
GTEX-13FHP-0126-SM-5IJBG	0.665445211770547
GTEX-13FTW-2626-SM-5K7WL	0.622848612558381
GTEX-13FTX-1826-SM-5J1NX	0.700843709358724
GTEX-13FTY-0526-SM-5L3EV	0.65563800759208
GTEX-13FXS-0226-SM-5IJCK	0.641661494598378
GTEX-13G51-2526-SM-5LZYK	0.667449766296779
GTEX-13IVO-0126-SM-5J1NG	0.73071652650859
GTEX-13JUV-2726-SM-5LZZ8	0.700620681042453
GTEX-13N11-2526-SM-5K7UE	0.719031907517388
GTEX-13N1W-0126-SM-5K7VT	0.723175024081603
GTEX-13N2G-2626-SM-5J1OT	0.724964573704226
GTEX-13NYB-2526-SM-5K7Z6	0.654334814931448
GTEX-13NYC-0326-SM-E9J4S	0.727581232806073
GTEX-13NYS-0126-SM-5MR3W	0.715726707585329
GTEX-13NZ8-0826-SM-5MR3I	0.67612658862887
GTEX-13NZA-0226-SM-5K7Z7	0.698629301733591
GTEX-13NZB-2526-SM-5J1OM	0.655842574603805
GTEX-13O1R-0126-SM-5L3EH	0.711228770937451
GTEX-13O21-1426-SM-5K7XI	0.641881564414971
GTEX-13O3O-0126-SM-E9J49	0.691528825675055
GTEX-13O3P-0126-SM-5KM4S	0.691396185850352
GTEX-13O3Q-2426-SM-5IJBR	0.652882099729698
GTEX-13OVG-1926-SM-5L3DK	0.719883039740532
GTEX-13OVH-0126-SM-5MR4B	0.706993281560553
GTEX-13OVI-1426-SM-5L3EY	0.708094223355616
GTEX-13OVJ-0126-SM-5KM36	0.703655500079795
GTEX-13OVK-2026-SM-7KUEO	0.68813907540926
GTEX-13OVL-0226-SM-5L3E9	0.700163167356746
GTEX-13OW5-0126-SM-DTXFS	0.70665748683618
GTEX-13OW6-0426-SM-5L3HM	0.688306004128788
GTEX-13OW7-0126-SM-5MR3B	0.682391303997804
GTEX-13OW8-1326-SM-5J1OW	0.714713207468424
GTEX-13PDP-0126-SM-5L3HD	0.712337252888619
GTEX-13PVR-2326-SM-5QGR1	0.684919956073713
GTEX-13QJ3-0326-SM-5S2RA	0.683730785865051
GTEX-13RTJ-2426-SM-5S2Q2	0.684362126667624
GTEX-13RTK-1426-SM-5QGQJ	0.674691465935075
GTEX-13RTL-0126-SM-7LG5S	0.695855799625956
GTEX-13S7M-0126-SM-5SI6A	0.67176840741613
GTEX-13SLW-0126-SM-5SI6C	0.679021818506095
GTEX-13SLX-0526-SM-5S2ON	0.72714506520148
GTEX-13U4I-0126-SM-5LU38	0.698771354242794
GTEX-13VXT-0126-SM-5LU4I	0.725351240565274
GTEX-13VXU-0126-SM-5SI9F	0.666136552551702
GTEX-13W3W-2426-SM-5LU5B	0.666028544301338
GTEX-13W46-0226-SM-5SIAG	0.70658460647137
GTEX-13X6H-2126-SM-7EWD5	0.720566818275109
GTEX-13X6I-0626-SM-5QGP9	0.734584046834075
GTEX-13X6J-0126-SM-5QGOU	0.658598356490692
GTEX-13YAN-0326-SM-5O9DF	0.713747868457306
GTEX-144FL-0126-SM-5TDC8	0.653034964265406
GTEX-144GL-0126-SM-5TDE2	0.702071678336903
GTEX-144GN-2326-SM-5LU4F	0.651686972160503
GTEX-145LS-0126-SM-5QGP1	0.715086634683366
GTEX-145LT-1726-SM-5QGP3	0.688195756424412
GTEX-145LU-0126-SM-5TDCB	0.697265173772209
GTEX-145LV-2126-SM-5LU8N	0.676547727834345
GTEX-145ME-1826-SM-5SI9G	0.688285466389935
GTEX-145MF-0626-SM-5LUAI	0.664654893091446
GTEX-145MI-0526-SM-5O9A8	0.693951287954778
GTEX-145MN-2226-SM-5SIAU	0.655105085262635
GTEX-145MO-0326-SM-5Q5B3	0.700599223822342
GTEX-146FH-0126-SM-5QGPP	0.702123025058399
GTEX-146FQ-0126-SM-5NQA9	0.6603431260829
GTEX-146FR-1326-SM-E9J48	0.730896276813748
GTEX-14753-0426-SM-5NQAM	0.690883959895586
GTEX-147F3-0526-SM-5SI98	0.713152473378104
GTEX-147F4-0226-SM-5QGPW	0.67609907881081
GTEX-147GR-0526-SM-5S2MY	0.692088556547837
GTEX-148VI-1626-SM-5SI6E	0.698162530125988
GTEX-148VJ-0126-SM-5TDDN	0.724644114398797
GTEX-1497J-2426-SM-7IGNX	0.691140093815801
GTEX-14A5H-0426-SM-5QGQF	0.676676248447036
GTEX-14A5I-0126-SM-5TDEA	0.704587410400827
GTEX-14A6H-0126-SM-5QGPK	0.684697063523788
GTEX-14ABY-0226-SM-5TDCQ	0.699560928183698
GTEX-14BIL-0126-SM-5SI92	0.701826880026105
GTEX-14BIM-0226-SM-7IGLD	0.718192658380845
GTEX-14BIN-0626-SM-793DP	0.707054856787169
GTEX-14BMU-2226-SM-5TDE9	0.686696989029847
GTEX-14BMV-0126-SM-5S2PO	0.709754290048363
GTEX-14C5O-0126-SM-5SI6N	0.705486103726552
GTEX-14DAQ-0126-SM-5S2MQ	0.706368543309894
GTEX-14DAR-2026-SM-5S2O3	0.693717568507295
GTEX-14E6C-0126-SM-5RQIP	0.702125830162952
GTEX-14E6D-0126-SM-62LDV	0.664249877542643
GTEX-14E6E-1826-SM-5S2R7	0.689340116737744
GTEX-14E7W-0126-SM-6LLJ9	0.72861921448257
GTEX-14ICK-0226-SM-6EU25	0.660781698243618
GTEX-14JG1-0426-SM-6ETZZ	0.672493942792175
GTEX-14JG6-2226-SM-6EU2G	0.707188609500062
GTEX-14JIY-0126-SM-6LLH6	0.69176431938348
GTEX-14LLW-0126-SM-6LLIO	0.706217288933484
GTEX-14LZ3-0226-SM-62LET	0.692089527466802
GTEX-14PHW-0126-SM-6LLJI	0.719948552144123
GTEX-14PHX-2326-SM-62LEM	0.669607950899201
GTEX-14PII-0226-SM-6EU1T	0.673946014952358
GTEX-14PJ3-1826-SM-62LEX	0.684318361422168
GTEX-14PJ6-2126-SM-6EU1V	0.681846996982223
GTEX-14PJM-0226-SM-62LF1	0.693321021761302
GTEX-14PK6-1926-SM-6ETZU	0.702579405737535
GTEX-14PN3-2426-SM-6LLHS	0.696485921668145
GTEX-14PN4-0126-SM-6EU2V	0.693448869720278
GTEX-14XAO-2326-SM-6EU1B	0.713897418785843
GTEX-15CHC-2126-SM-6EU21	0.69781547634026
GTEX-15D1Q-0126-SM-7KUG6	0.688905307664891
GTEX-15DCD-0126-SM-7KUEK	0.713695061069884
GTEX-15DDE-0126-SM-6LPKH	0.72584312849715
GTEX-15DYW-0126-SM-7KULE	0.713409596856083
GTEX-15EOM-0126-SM-7KUGG	0.749832750213962
GTEX-15ER7-0326-SM-7KUEV	0.684937012579925
GTEX-15ETS-0126-SM-7KUMW	0.660119074308819
GTEX-15EU6-0426-SM-6PAN5	0.703103382384861
GTEX-15F5U-1526-SM-6PANO	0.67082595534685
GTEX-15G19-0126-SM-6PANQ	0.69843005627774
GTEX-15RIG-0226-SM-7KFTL	0.653588328150169
GTEX-15SB6-1726-SM-6PAME	0.678640645556478
GTEX-15SDE-2226-SM-7IGLO	0.702408612390083
GTEX-15SHU-0126-SM-7KUEH	0.688683945093749
GTEX-15SHW-0326-SM-6PAML	0.721747680834345
GTEX-15UF6-0826-SM-6PALJ	0.681707497953429
GTEX-15UKP-0426-SM-7KUFQ	0.740663072912578
GTEX-169BO-1326-SM-9MQK2	0.672953512334864
GTEX-16AAH-1726-SM-7939C	0.735582206019212
GTEX-16BQI-0226-SM-7KUEX	0.70732031207459
GTEX-16GPK-0126-SM-7DHLE	0.668002753076717
GTEX-16MT8-0426-SM-7KUEY	0.667018019077524
GTEX-16NGA-1726-SM-731B4	0.709704847901022
GTEX-16NPX-0226-SM-79OMT	0.677880656291899
GTEX-16XZY-2126-SM-79OK1	0.684350774470018
GTEX-16XZZ-0126-SM-793DV	0.70497288504287
GTEX-16YQH-0126-SM-7DUFJ	0.708216851208196
GTEX-17EUY-0426-SM-793BD	0.70108096994942
GTEX-17EVP-0326-SM-7DHLG	0.704387819774263
GTEX-17EVQ-0226-SM-7LG4P	0.704276538705556
GTEX-17F96-1626-SM-7DUFL	0.721329433811693
GTEX-17F97-0326-SM-7LG5B	0.672983080296727
GTEX-17F98-0626-SM-79OMX	0.68567709361146
GTEX-17GQL-2026-SM-718BA	0.705519335030807
GTEX-17HG3-2226-SM-7938L	0.704964225781493
GTEX-17HGU-0226-SM-7DHKV	0.705527372452902
GTEX-17HHE-2026-SM-79OKF	0.671481318452057
GTEX-17HHY-0126-SM-7LG5D	0.69355340770808
GTEX-17HII-0226-SM-7LG4E	0.704546316866109
GTEX-17JCI-0126-SM-7LG5G	0.679254991878319
GTEX-17KNJ-2326-SM-7DHLQ	0.714372527229144
GTEX-17MF6-0126-SM-7LG4F	0.701234724730656
GTEX-17MFQ-1726-SM-793C7	0.679309449574827
GTEX-183FY-0126-SM-7LT9P	0.682762446779003
GTEX-183WM-0126-SM-7LTAB	0.691738462091093
GTEX-18465-0126-SM-731BN	0.690211142701016
GTEX-18A66-0226-SM-718BD	0.73194118574804
GTEX-18A67-0126-SM-7LG5P	0.695995087429409
GTEX-18A6Q-0126-SM-731BZ	0.690491488556971
GTEX-18A7A-0226-SM-718BH	0.679559428388899
GTEX-18A7B-0126-SM-7LG64	0.708879263106028
GTEX-18D9A-1926-SM-7LG6P	0.67128908650095
GTEX-18D9B-0526-SM-7LTAS	0.69155318569801
GTEX-18D9U-0226-SM-718BP	0.607250607561135
GTEX-18QFQ-0126-SM-731BE	0.652807612879433
GTEX-1A32A-0126-SM-718B1	0.710368408565138
GTEX-1A3MV-1926-SM-718BT	0.676846898478755
GTEX-1A3MW-0126-SM-73KXX	0.742670538932406
GTEX-1A3MX-0126-SM-731BR	0.726131089724932
GTEX-1A8FM-0226-SM-7SB7Q	0.711740932986809
GTEX-1AMEY-1326-SM-73KYK	0.633680105669836
GTEX-1AMFI-2026-SM-731BH	0.6968737384565
GTEX-1AX8Z-0126-SM-7DHM6	0.671087208883887
GTEX-1AX9I-0126-SM-7SB74	0.649529536648914
GTEX-1AX9J-0226-SM-73KXM	0.716913606614234
GTEX-1AX9K-2326-SM-73KWU	0.727411921966067
GTEX-1AYCT-2426-SM-7IGQ3	0.615696137413391
GTEX-1AYD5-2426-SM-73KXR	0.715304012085339
GTEX-1B8KE-2126-SM-73KYX	0.707060427062998
GTEX-1B8KZ-2026-SM-7DHMB	0.704481543335857
GTEX-1B8L1-2526-SM-9WYTF	0.663174674610828
GTEX-1B8SF-1426-SM-7DUGL	0.687051828223484
GTEX-1B8SG-0126-SM-73KZ3	0.714861790132218
GTEX-1B933-0126-SM-7PC29	0.670433081779309
GTEX-1B97I-1626-SM-73KYO	0.712681131181193
GTEX-1B996-0226-SM-7RHGO	0.666137196847156
GTEX-1BAJH-0526-SM-793CQ	0.690988657130112
GTEX-1C2JI-1826-SM-73KXC	0.687059475760206
GTEX-1C475-1826-SM-73KWA	0.715962468752588
GTEX-1C4CL-0526-SM-73KVK	0.668486424330605
GTEX-1C64N-0126-SM-793D7	0.700996796916415
GTEX-1C64O-0126-SM-7SB8P	0.66942512564603
GTEX-1C6VQ-0126-SM-7P8RI	0.705709144762896
GTEX-1C6VR-2426-SM-79OLD	0.706308113915559
GTEX-1C6VS-0526-SM-7DUEN	0.721706393645311
GTEX-1C6WA-0126-SM-7PC2B	0.676820276724777
GTEX-1CAMQ-0226-SM-7IGPK	0.659759527299323
GTEX-1CAMR-1926-SM-7EPI2	0.671160875289597
GTEX-1CAMS-0426-SM-7P8T2	0.641929089471245
GTEX-1CAV2-2226-SM-7P8P2	0.633307741986971
GTEX-1CB4E-2226-SM-793DC	0.669041175604898
GTEX-1CB4F-0426-SM-9KNV4	0.626889581123789
GTEX-1CB4G-0226-SM-7PC3O	0.684908942354093
GTEX-1CB4H-0226-SM-7PBXM	0.716187988177683
GTEX-1CB4I-0226-SM-79OLH	0.657041259403548
GTEX-1CB4J-0626-SM-7DHMP	0.706384427167613
GTEX-1E1VI-0126-SM-7DHMZ	0.70193061494765
GTEX-1E2YA-0126-SM-9KNUC	0.681952614825206
GTEX-1EKGG-0226-SM-9WYTH	0.686429961121057
GTEX-1EMGI-0126-SM-9KNUE	0.6612387329035
GTEX-1EN7A-0126-SM-7SB81	0.741759094632639
GTEX-1EU9M-0226-SM-7P8SP	0.694649122778646
GTEX-1EWIQ-0126-SM-7RHH2	0.663996409650199
GTEX-1EX96-1626-SM-7PBXR	0.656231117047625
GTEX-1F48J-0126-SM-7P8TT	0.711888720351219
GTEX-1F52S-0126-SM-9MQJU	0.682632783930975
GTEX-1F5PK-2426-SM-7RHHY	0.727132130747587
GTEX-1F5PL-0326-SM-7P8PQ	0.647863765971659
GTEX-1F6I4-0126-SM-9MQL2	0.681649960673957
GTEX-1F6IF-0726-SM-7P8TW	0.667191040642511
GTEX-1F6RS-0126-SM-9MQKZ	0.68867067296546
GTEX-1F75A-0126-SM-7RHGM	0.673517689163638
GTEX-1F75B-0126-SM-9KNVL	0.657719090738077
GTEX-1F75I-0326-SM-9YFLU	0.640951530675519
GTEX-1F7RK-0126-SM-7PC2S	0.696020391949261
GTEX-1F88F-2726-SM-7PBZZ	0.70532826603238
GTEX-1GF9U-2126-SM-7SB7L	0.663272899189649
GTEX-1GF9V-0326-SM-7RHI5	0.677076199197775
GTEX-1GF9W-0326-SM-9KNUN	0.664130173723153
GTEX-1GF9X-2026-SM-7PC3A	0.655909392341453
GTEX-1GL5R-1826-SM-9KNUY	0.71501684071772
GTEX-1GMR3-1926-SM-9KNUZ	0.701325466872947
GTEX-1GMR8-0126-SM-9WYTM	0.709935249645579
GTEX-1GMRU-0126-SM-9YFLV	0.697520278130875
GTEX-1GN1U-0126-SM-7PBZK	0.693435774789794
GTEX-1GN1V-0126-SM-9WPOS	0.658834681701248
GTEX-1GN1W-0526-SM-9MQJQ	0.719530481274987
GTEX-1GN2E-0426-SM-9MQKX	0.679297484419348
GTEX-1GN73-0226-SM-9WG67	0.673710714278304
GTEX-1GPI6-0126-SM-9WG69	0.662891211048306
GTEX-1GPI7-0126-SM-9MQL8	0.67893261860612
GTEX-1GTWX-0126-SM-9YFLK	0.662430843998401
GTEX-1GZ2Q-0226-SM-7P8TL	0.67302286210656
GTEX-1GZ4H-1726-SM-7PBZJ	0.682520555256866
GTEX-1GZHY-0326-SM-9QEHI	0.668940232688152
GTEX-1H11D-0226-SM-9WG6Z	0.650840056894397
GTEX-1H1CY-2826-SM-9MQM3	0.665226329890883
GTEX-1H1DE-2126-SM-9WG6R	0.657471023009127
GTEX-1H1DG-0126-SM-9WYU2	0.696800012301621
GTEX-1H1E6-1726-SM-ACKVK	0.665111166746889
GTEX-1H1ZS-0426-SM-9WG6G	0.657187505549033
GTEX-1H23P-0126-SM-ADEJ3	0.687023189601555
GTEX-1H2FU-0126-SM-9WYSI	0.677664206578047
GTEX-1H3NZ-0126-SM-ACKX7	0.698785523945866
GTEX-1H3O1-0426-SM-9YFKY	0.656561219335601
GTEX-1H3VE-0326-SM-9YFLH	0.68525061567988
GTEX-1H3VY-0126-SM-ACKXD	0.667980880856559
GTEX-1H4P4-0726-SM-9YFLR	0.679952034967372
GTEX-1HB9E-0226-SM-E9U4R	0.708860908472961
GTEX-1HBPH-0426-SM-B2LW5	0.754178819278664
GTEX-1HBPI-1526-SM-C1YQ1	0.684851793658489
GTEX-1HBPM-0226-SM-ARL9F	0.658284081510432
GTEX-1HBPN-0226-SM-9YFM1	0.67726913512617
GTEX-1HCU6-0126-SM-CL54K	0.683524051136766
GTEX-1HCU7-0226-SM-CL545	0.724390735459797
GTEX-1HCU8-0626-SM-A9SM9	0.666219919668669
GTEX-1HCU9-1526-SM-A9SL7	0.602622695404617
GTEX-1HCUA-2426-SM-ADEIS	0.665502835430757
GTEX-1HCVE-0126-SM-CGQEU	0.704381750000365
GTEX-1HFI6-0226-SM-ADEHZ	0.646177070516346
GTEX-1HFI7-1826-SM-ACKXH	0.71450285018648
GTEX-1HGF4-2426-SM-ACKXM	0.640860631040944
GTEX-1HKZK-0326-SM-9WYUH	0.646518904270688
GTEX-1HR98-0126-SM-B2LWI	0.68152205535258
GTEX-1HSEH-0126-SM-ACKXN	0.571139141084683
GTEX-1HSGN-0226-SM-CGQFV	0.678353890020188
GTEX-1HSKV-0226-SM-A9SKJ	0.686602491189162
GTEX-1HSMO-0126-SM-CL547	0.672251156145852
GTEX-1HSMP-0126-SM-E6CJS	0.659727123550667
GTEX-1HSMQ-1226-SM-CGQFX	0.730497539163317
GTEX-1HT8W-0126-SM-CNPPP	0.672257456765151
GTEX-1HUB1-0426-SM-E9U4U	0.722744262943736
GTEX-1I19N-0326-SM-ACKVX	0.681553654709168
GTEX-1I1CD-0126-SM-CM2TK	0.715882165002214
GTEX-1I1GP-2226-SM-CGQFK	0.655018864839489
GTEX-1I1GQ-0126-SM-COH3H	0.704326113485904
GTEX-1I1GR-0126-SM-CL55F	0.715184014994291
GTEX-1I1GS-0126-SM-B2LVW	0.712046390019576
GTEX-1I1GT-0626-SM-CGQER	0.705238488475261
GTEX-1I1GU-2226-SM-CGQFA	0.710365970674695
GTEX-1I1GV-0526-SM-A9G29	0.597896070559796
GTEX-1I1HK-0126-SM-COH49	0.680685726936977
GTEX-1I4MK-2226-SM-ACKWD	0.681111171244887
GTEX-1I6K6-0126-SM-A9SLE	0.682125555279947
GTEX-1ICG6-2526-SM-CGQFZ	0.695647417414626
GTEX-1ICLY-0126-SM-D4P36	0.683672649115161
GTEX-1ICLZ-0126-SM-CKZPO	0.687691900412635
GTEX-1IDFM-0126-SM-COH2V	0.707671461014489
GTEX-1IDJF-0126-SM-CM2RS	0.67359760694126
GTEX-1IDJH-0326-SM-A9SLQ	0.663699972667584
GTEX-1IDJU-2626-SM-CM2RT	0.718414544556946
GTEX-1IE54-0126-SM-CMKHW	0.706150692499166
GTEX-1IGQW-0126-SM-COH42	0.715815496936473
GTEX-1IKJJ-0126-SM-CNPQB	0.686116685245927
GTEX-1IKK5-0626-SM-ARL8A	0.626028474842021
GTEX-1IKOH-0226-SM-COH4E	0.691361780978566
GTEX-1IL2U-0226-SM-CE6T8	0.695729775701853
GTEX-1IL2V-0126-SM-CM2TX	0.680520275900806
GTEX-1IOXB-0126-SM-ARL8G	0.659674212293341
GTEX-1IY9M-0126-SM-D3L8S	0.702467165369096
GTEX-1J1OQ-0226-SM-CYPSH	0.670794257941331
GTEX-1J1R8-1726-SM-ARL8M	0.676756011405016
GTEX-1J8EW-0126-SM-CJI4F	0.678850741449598
GTEX-1J8JJ-0226-SM-CL53I	0.675373508792167
GTEX-1J8Q2-0526-SM-CM2RW	0.70702229054299
GTEX-1J8Q3-1626-SM-CMKGC	0.684627501269644
GTEX-1J8QM-2126-SM-CYPSJ	0.732859623772761
GTEX-1JJ6O-0126-SM-E6CI8	0.694254180231789
GTEX-1JJE9-0326-SM-CL53Z	0.715686887129563
GTEX-1JJEA-0326-SM-CNPOT	0.676228199023513
GTEX-1JK1U-2026-SM-CM2RZ	0.730559859897987
GTEX-1JKYN-1326-SM-CGQG9	0.704037357693637
GTEX-1JKYR-0126-SM-CNPOJ	0.638746560291442
GTEX-1JMLX-0226-SM-CM2RO	0.631283476604417
GTEX-1JMOU-1526-SM-CL54I	0.734373523749243
GTEX-1JMPY-1326-SM-ARL8Y	0.649800824858924
GTEX-1JMPZ-0226-SM-CNPP1	0.678032769822244
GTEX-1JMQI-2226-SM-CM2SD	0.694130497691971
GTEX-1JMQJ-0526-SM-CYPSU	0.691546148028197
GTEX-1JMQK-0226-SM-CL543	0.690626634269414
GTEX-1JMQL-0226-SM-CNPP5	0.658804297854555
GTEX-1JN1M-0326-SM-CYPT3	0.67977355419987
GTEX-1JN6P-0126-SM-D3L98	0.679727270568128
GTEX-1JN76-0126-SM-CNPPE	0.703046824651902
GTEX-1K2DA-1826-SM-CGQGT	0.677121334056784
GTEX-1K2DU-2326-SM-E9TIV	0.731203363655874
GTEX-1K9T9-0126-SM-EVYCF	0.716856124295143
GTEX-1KAFJ-2026-SM-CY8ID	0.688350683933927
GTEX-1KANA-0726-SM-D3L9I	0.686204899757492
GTEX-1KANB-0526-SM-E6CJH	0.69151570482766
GTEX-1KANC-1526-SM-D3LAB	0.674802102672799
GTEX-1KD4Q-0226-SM-E9TJ9	0.6876399252618
GTEX-1KD5A-0226-SM-D5OV3	0.722000640740739
GTEX-1KWVE-1426-SM-E9TJO	0.690419667781578
GTEX-1KXAM-2226-SM-CYPTC	0.679511570357851
GTEX-1L5NE-2526-SM-E6CIE	0.701673436836448
GTEX-1LB8K-0226-SM-EWRNW	0.673723097025056
GTEX-1LBAC-0126-SM-DIPEZ	0.697735350851228
GTEX-1LC47-0326-SM-E9TJP	0.736464636837846
GTEX-1LG7Y-0526-SM-DKPQC	0.694732364403474
GTEX-1LG7Z-1726-SM-D3LA4	0.670868301126021
GTEX-1LGOU-2026-SM-DIPFF	0.704309732937211
GTEX-1LGRB-2526-SM-CNPPQ	0.685625415692339
GTEX-1LH75-2426-SM-E9TJE	0.718639857350928
GTEX-1LNCM-1126-SM-E9U5E	0.710247433444612
GTEX-1LSNM-1926-SM-E6CII	0.672231842899407
GTEX-1LVAN-0226-SM-COH3S	0.668163344455563
GTEX-1M4P7-0226-SM-DIPEV	0.708682763434774
GTEX-1M5QR-1226-SM-EWROB	0.645699526489431
GTEX-1MA7W-2026-SM-E9TJ6	0.709230156862011
GTEX-1MA7X-2226-SM-E6CIY	0.705320169112534
GTEX-1MCQQ-0826-SM-DLHC2	0.687909153113154
GTEX-1MCYP-1926-SM-E9J2R	0.611898606294304
GTEX-1MGNQ-0126-SM-EVYCJ	0.646893397441328
GTEX-1MJK2-0426-SM-DTXE5	0.672798614993638
GTEX-1MUQO-0126-SM-EAZ58	0.702501967486781
GTEX-1N2DV-0226-SM-E6CJ6	0.654373824162534
GTEX-1N2DW-0226-SM-E9TK2	0.65096515295927
GTEX-1N2EF-0226-SM-EYYXB	0.735072983182511
GTEX-1NHNU-1026-SM-E9J2A	0.709938275035219
GTEX-1NV5F-0226-SM-E8VNY	0.667747790299593
GTEX-1O97I-0326-SM-EYYX7	0.696627107379653
GTEX-1OFPY-2426-SM-DTXEJ	0.677666602440429
GTEX-1OJC3-0126-SM-E76QX	0.667104395345762
GTEX-1OJC4-0126-SM-E9J2E	0.716127068542798
GTEX-1PBJI-0526-SM-E8VNK	0.685563915473783
GTEX-1PDJ9-0326-SM-DTX95	0.708181443967733
GTEX-1PFEY-1526-SM-E76PP	0.641580273157458
GTEX-1PIGE-0126-SM-EVYBJ	0.678057705542721
GTEX-1PIIG-0226-SM-EWRN6	0.654456017600845
GTEX-1POEN-0126-SM-EYYXJ	0.715755502203043
GTEX-1PPH7-2326-SM-EVYB8	0.71828507763244
GTEX-1PPH8-0226-SM-E8VND	0.663597254971505
GTEX-1PWST-0226-SM-E76QJ	0.712596976645569
GTEX-1QAET-0926-SM-E76QM	0.661377363953177
GTEX-1QCLY-0326-SM-E8VOG	0.70967101252386
GTEX-1QEPI-0126-SM-EWRMQ	0.729849391765211
GTEX-1QMI2-0226-SM-EVYBX	0.703057263546699
GTEX-1QP29-0626-SM-EWRMX	0.718255651911299
GTEX-1QP2A-0126-SM-E9J43	0.705693910238086
GTEX-1QP66-1726-SM-E8VO1	0.639056829638596
GTEX-1QP67-1626-SM-EAZ3X	0.692675670878054
GTEX-1QP9N-1426-SM-DTXFL	0.640523509357638
GTEX-1QPFJ-0226-SM-E76PB	0.702627672512241
GTEX-1QW4Y-1526-SM-EAZ3Z	0.680613027116874
GTEX-1R46S-0626-SM-E9J41	0.705858485214606
GTEX-1R7EU-0226-SM-EVR4G	0.684404178062501
GTEX-1R7EV-2426-SM-EVYBG	0.707684721192258
GTEX-1R9K4-0126-SM-DTX9X	0.718768890948074
GTEX-1R9PM-2026-SM-E76OY	0.671215749410114
GTEX-1R9PO-2126-SM-E9J4O	0.686153122238054
GTEX-1RAZA-0126-SM-E6CI3	0.656696593836555
GTEX-1RAZQ-0726-SM-EAZ43	0.653570194284677
GTEX-1RB15-2126-SM-E9TIM	0.714878243209907
GTEX-1RDX4-0126-SM-E9J4P	0.69952701698167
GTEX-1RLM8-2326-SM-EWRN4	0.688096632619711
GTEX-1RQEC-0426-SM-E6CHU	0.700264451904573
GTEX-1S3DN-2226-SM-EVYCD	0.687700242455077
GTEX-1S5ZA-0126-SM-EVYCV	0.668138798242504
GTEX-1S82Y-2026-SM-EVYCM	0.697479511058994
GTEX-1S82Z-0826-SM-E6CHY	0.712439934392623
GTEX-1S83E-0126-SM-EWRO4	0.682891470938073
GTEX-NFK9-0226-SM-2HMKQ	0.679672232281905
GTEX-NPJ8-0126-SM-2YUNR	0.704015984339717
GTEX-O5YT-0126-SM-48TBW	0.684409924907863
GTEX-O5YW-0126-SM-3LK6D	0.65977548716346
GTEX-OHPL-0126-SM-2HMJ7	0.650129690901479
GTEX-OHPM-0126-SM-2YUN9	0.619889694126632
GTEX-OIZF-0126-SM-7SB8I	0.715747288402908
GTEX-OIZG-0726-SM-33HBL	0.705724854219012
GTEX-OIZH-0126-SM-2HMIS	0.686176203146987
GTEX-OOBJ-0126-SM-E6CJW	0.635628556651652
GTEX-OOBK-0126-SM-2YUND	0.704248480710666
GTEX-OXRK-0226-SM-3NB2G	0.672187890592306
GTEX-OXRL-0126-SM-2YUMP	0.588024649555787
GTEX-OXRN-0126-SM-48TDM	0.694272564088837
GTEX-OXRO-0126-SM-2YUN4	0.705295742240482
GTEX-OXRP-0126-SM-3NB32	0.715523042991567
GTEX-P44H-0226-SM-2XCEU	0.680850584167161
GTEX-P4PP-0126-SM-3LK69	0.709134064767973
GTEX-P4PQ-0126-SM-2S1NM	0.695947530500988
GTEX-P4QT-0126-SM-2I3FL	0.666904318365898
GTEX-PLZ4-0126-SM-5SI8O	0.672526651916486
GTEX-PLZ5-2026-SM-2S1O4	0.646481374842529
GTEX-PLZ6-1426-SM-DKPOT	0.654436547775802
GTEX-POMQ-2226-SM-2I5FK	0.659451102476046
GTEX-PSDG-0226-SM-DKPOZ	0.692568030800341
GTEX-PVOW-0126-SM-2XCFA	0.663088348983988
GTEX-PW2O-1526-SM-7RHHB	0.629430641282264
GTEX-PWCY-1826-SM-DHXIZ	0.694729377624779
GTEX-PWO3-1526-SM-48TCM	0.676648010063527
GTEX-PX3G-0126-SM-2I3EN	0.645304285480663
GTEX-Q2AG-0126-SM-33HBV	0.705318369339141
GTEX-Q2AH-1626-SM-3GAF8	0.661185868198449
GTEX-Q2AI-1326-SM-2S1PL	0.645020218192046
GTEX-Q734-1926-SM-2I5EV	0.622907190412049
GTEX-QCQG-1726-SM-3GIJ9	0.688802020331942
GTEX-QDT8-0126-SM-48TZ1	0.684228026003476
GTEX-QDVJ-1726-SM-2I5FX	0.6370340309207
GTEX-QDVN-2026-SM-3GAEP	0.725218401095492
GTEX-QEG4-0226-SM-2S1PY	0.6389989699124
GTEX-QESD-1426-SM-2S1R9	0.673269469297381
GTEX-QLQ7-1626-SM-2S1R8	0.669149547812968
GTEX-QLQW-1126-SM-2S1Q8	0.685517105772811
GTEX-QV44-1926-SM-2S1RF	0.677333852108965
GTEX-QVJO-1626-SM-2S1QW	0.646702636995463
GTEX-R3RS-0126-SM-3GIJL	0.676412152898175
GTEX-R45C-0126-SM-EAZ2R	0.65548178055754
GTEX-R55E-0126-SM-2TC5Y	0.710696535546671
GTEX-R55G-2526-SM-2TC6D	0.697724932750842
GTEX-RM2N-1426-SM-2TF4H	0.685241697515209
GTEX-RN64-0126-SM-2TC68	0.696855158870391
GTEX-RNOR-0126-SM-E9J4R	0.669629260300302
GTEX-RTLS-0126-SM-447CA	0.688871233820687
GTEX-RU72-0926-SM-2TF6B	0.68718569931528
GTEX-RUSQ-1526-SM-2TF62	0.670894644207151
GTEX-RVPV-0126-SM-EAZAW	0.684839778482552
GTEX-RWS6-2026-SM-2XCB5	0.676008398820991
GTEX-RWSA-0126-SM-2XCBB	0.711446254274277
GTEX-S32W-2126-SM-2XCB1	0.72093476728486
GTEX-S33H-1026-SM-EZ6L6	0.681761058017335
GTEX-S7PM-0126-SM-4AD6S	0.70163778466976
GTEX-S7SE-0126-SM-2XCD5	0.694746612840154
GTEX-S95S-1226-SM-4GICG	0.645937182564497
GTEX-SE5C-1626-SM-2XCE3	0.616166443996992
GTEX-SIU8-0126-SM-2XCDT	0.665665977619938
GTEX-SJXC-0126-SM-2XCFF	0.696732066395071
GTEX-SN8G-0126-SM-32PLI	0.750282101056988
GTEX-SNMC-1226-SM-2XCFP	0.648861430541052
GTEX-SSA3-0126-SM-32QPU	0.682409498711213
GTEX-SUCS-1926-SM-32PM3	0.688516695697951
GTEX-T2IS-0126-SM-4DM6O	0.69193160688965
GTEX-T2YK-0526-SM-32QPJ	0.702407763777864
GTEX-T5JC-0426-SM-32PLO	0.683039000953125
GTEX-T5JW-1626-SM-3GADZ	0.705193415018915
GTEX-T6MN-0126-SM-32PLP	0.675895651232025
GTEX-T6MO-1626-SM-32QOM	0.697371268489302
GTEX-T8EM-1026-SM-3DB7M	0.672252050658412
GTEX-TKQ1-1026-SM-4GICL	0.70240614986219
GTEX-TML8-1926-SM-32QOS	0.698854855739984
GTEX-TMMY-0226-SM-33HBA	0.698064641535696
GTEX-TMZS-0126-SM-3DB9Q	0.595702317227566
GTEX-TSE9-0126-SM-3DB83	0.691411704911825
GTEX-U3ZH-2026-SM-3DB78	0.662398825413444
GTEX-U3ZM-1526-SM-3DB9D	0.64943115808962
GTEX-U3ZN-2326-SM-3DB7W	0.675727584471795
GTEX-U412-0426-SM-3DB9O	0.662577132638054
GTEX-U4B1-1826-SM-4DXSU	0.68776644593918
GTEX-U8T8-0126-SM-3DB94	0.684045578645714
GTEX-U8XE-0326-SM-3DB8P	0.693845712571539
GTEX-UJHI-1526-SM-3DB99	0.700383211066899
GTEX-UPJH-0326-SM-3GADU	0.691294258501554
GTEX-V1D1-2226-SM-3NMAX	0.714421889534678
GTEX-VJWN-0126-SM-3GIK7	0.696294152229271
GTEX-VJYA-1126-SM-3GIJU	0.688597626102465
GTEX-VUSG-2526-SM-4KL1V	0.700775217694699
GTEX-W5WG-1826-SM-4KL2Y	0.694089678644225
GTEX-W5X1-3026-SM-EAZAX	0.658781447124471
GTEX-WFG8-2226-SM-3GIL9	0.641296412292107
GTEX-WFON-2126-SM-3LK7O	0.708248670050573
GTEX-WH7G-2326-SM-3NMBC	0.681014488021675
GTEX-WI4N-1026-SM-3LK7N	0.692812548596463
GTEX-WOFL-0126-SM-3MJG2	0.712780376896964
GTEX-WQUQ-0426-SM-3MJFU	0.696137185318197
GTEX-WRHK-1426-SM-3MJF9	0.701363314406935
GTEX-WVJS-0126-SM-4MVOT	0.677944267559708
GTEX-WXYG-2326-SM-4E3I6	0.688600045427822
GTEX-WY7C-2326-SM-3NB2U	0.679779983268018
GTEX-WYJK-0126-SM-3NMAB	0.698032455857705
GTEX-WYVS-2126-SM-3NMA3	0.721973161223928
GTEX-WZTO-0126-SM-3NM95	0.64360108419398
GTEX-X261-0126-SM-3NMD6	0.692000326396758
GTEX-X4EO-0326-SM-3P5YO	0.695102299021621
GTEX-X4EP-0126-SM-3P5YV	0.69735953285278
GTEX-X4XX-0126-SM-3NMC2	0.653953906950879
GTEX-X4XY-0226-SM-4E3IZ	0.676252653568076
GTEX-X585-0226-SM-4QAS2	0.701560500527944
GTEX-X5EB-2226-SM-46MW4	0.703774574470162
GTEX-X62O-0126-SM-4E3JN	0.67403710539163
GTEX-X638-0126-SM-47JZ8	0.689431368577289
GTEX-X88G-0126-SM-47JZ3	0.675266446318472
GTEX-X8HC-0126-SM-4E3JW	0.67379996133437
GTEX-XAJ8-0826-SM-47JY6	0.692000768050232
GTEX-XBED-2226-SM-47JYQ	0.69117478854405
GTEX-XBEW-0626-SM-4QASP	0.689439945057536
GTEX-XMD2-0126-SM-4YCDU	0.691707546872177
GTEX-XPVG-2626-SM-4B669	0.660822375961524
GTEX-XQ3S-1526-SM-4BOOC	0.665690018698176
GTEX-XQ8I-0426-SM-4BOPO	0.677453382003816
GTEX-XUW1-0426-SM-4BOOT	0.721587052892248
GTEX-XUYS-0126-SM-47JWZ	0.677531287471863
GTEX-XUZC-1726-SM-4BRWS	0.600996071352622
GTEX-XV7Q-2526-SM-4BRV9	0.698399168079158
GTEX-XXEK-2226-SM-4BRUM	0.668411412276078
GTEX-XYKS-2126-SM-4E3IB	0.696826771616966
GTEX-Y111-0126-SM-4SOIV	0.647635866492311
GTEX-Y114-2426-SM-4TT8A	0.642556343794736
GTEX-Y3I4-2126-SM-4TT7C	0.646727634030639
GTEX-Y3IK-2426-SM-4WWDU	0.659614053546838
GTEX-Y5LM-1926-SM-5RQJH	0.679636851669881
GTEX-Y5V5-2326-SM-4V6GA	0.705107078551059
GTEX-Y5V6-2426-SM-4VDSB	0.63719687825561
GTEX-Y8DK-0126-SM-4TT3L	0.65977577990875
GTEX-Y8E4-0626-SM-4WWDL	0.683195956932417
GTEX-Y8LW-1826-SM-5S2MV	0.702813173868563
GTEX-YB5E-2026-SM-5IFIS	0.671762119731435
GTEX-YB5K-2126-SM-4WWDJ	0.650196248780764
GTEX-YEC4-2126-SM-5IFJH	0.682423128698413
GTEX-YFC4-0126-SM-5CVLY	0.66012172266465
GTEX-YJ89-0126-SM-4TT3X	0.666258012026902
GTEX-YJ8A-0426-SM-5IFID	0.709400196242888
GTEX-Z93S-0126-SM-5HL7M	0.656519656361775
GTEX-Z93T-0126-SM-5HL5N	0.650794409493311
GTEX-Z9EW-1626-SM-5CVMN	0.712187753054798
GTEX-ZAB4-0226-SM-5N9F5	0.678211324728171
GTEX-ZAB5-1826-SM-5HL7C	0.695438406274198
GTEX-ZAJG-0126-SM-5HL94	0.667566737496336
GTEX-ZAK1-0126-SM-5IJD3	0.680172925830871
GTEX-ZC5H-0226-SM-4WAY9	0.717830127053838
GTEX-ZDTS-0126-SM-4WAY5	0.676303771720729
GTEX-ZDTT-2726-SM-4WKF8	0.697699723192687
GTEX-ZDXO-3026-SM-5J1N5	0.65978195626548
GTEX-ZDYS-2026-SM-5HL5L	0.628428442952599
GTEX-ZE7O-0126-SM-57WC1	0.678108942593245
GTEX-ZE9C-2726-SM-57WB5	0.675979680043161
GTEX-ZEX8-2426-SM-4WKG4	0.683487987827832
GTEX-ZF28-0126-SM-4WKGK	0.688297750907269
GTEX-ZF29-2326-SM-DO92K	0.711658632201572
GTEX-ZF2S-2326-SM-4WWCE	0.709400561687602
GTEX-ZF3C-0126-SM-DO92D	0.669661949069827
GTEX-ZGAY-0526-SM-4WWBB	0.673321960370814
GTEX-ZPIC-1726-SM-DHXIU	0.712449358274312
GTEX-ZQG8-1626-SM-DHXIT	0.712093760864544
GTEX-ZQUD-1426-SM-57WER	0.689071497089374
GTEX-ZTPG-0326-SM-5O9AX	0.705238233226905
GTEX-ZTSS-1926-SM-57WEW	0.702941550329467
GTEX-ZTX8-1426-SM-5DUVO	0.69148044738622
GTEX-ZU9S-0226-SM-5E441	0.67718157281711
GTEX-ZUA1-0126-SM-5GU76	0.740746334158851
GTEX-ZV68-0126-SM-59HKS	0.662556848560053
GTEX-ZV6S-2326-SM-4YCEY	0.691708445384941
GTEX-ZVE2-0226-SM-59HJB	0.703140859189119
GTEX-ZVT2-2526-SM-51MT1	0.640554711882815
GTEX-ZVT3-0126-SM-5GU6I	0.709200989722807
GTEX-ZVT4-0126-SM-DTXFN	0.703172285415058
GTEX-ZVTK-0426-SM-51MRS	0.628808294794827
GTEX-ZVZO-0126-SM-5A5L9	0.631601722134169
GTEX-ZVZP-2426-SM-59HKJ	0.684332465742312
GTEX-ZWKS-0126-SM-5SIAA	0.666517212183268
GTEX-ZXES-1826-SM-5E43S	0.638374138444481
GTEX-ZXG5-0126-SM-5GIEU	0.709703091934477
GTEX-ZY6K-1826-SM-5GZXK	0.648935335662254
GTEX-ZYFC-0226-SM-5NQ75	0.686137825967744
GTEX-ZYFD-0126-SM-5GIDL	0.659003263294933
GTEX-ZYFG-2326-SM-5E44B	0.582360918057134
GTEX-ZYT6-0226-SM-5NQ6T	0.672758369421488
GTEX-ZYW4-0126-SM-5E44A	0.706955382948871
GTEX-ZYY3-0126-SM-5GZY5	0.716354530366379
GTEX-ZZ64-1726-SM-5GZYB	0.685833459600529
GTEX-ZZPT-0226-SM-5E43X	0.685960895245913
