## Additional file 6 for "Transcriptome diversity is a systematic source of bias in RNA-sequencing data": gtex_Small_Intestine_Terminal_Ileum.txt

sample_id	transcriptome_diversity
GTEX-111CU-1326-SM-5NQ8L	0.655244533762397
GTEX-111YS-1426-SM-5GID8	0.550388800072032
GTEX-1122O-1326-SM-5H11F	0.596548161699354
GTEX-117YX-0326-SM-5GICL	0.676963210524818
GTEX-1192X-2526-SM-59868	0.766796140674474
GTEX-11DXX-1626-SM-5H11H	0.634181635771469
GTEX-11DXZ-1326-SM-5H11X	0.589148639927611
GTEX-11EQ9-1326-SM-5985X	0.643142013155782
GTEX-11I78-1126-SM-5A5K5	0.608100458434827
GTEX-11LCK-1926-SM-5A5KE	0.594881718132362
GTEX-11NSD-1726-SM-5N9C3	0.723124120831155
GTEX-11P7K-1626-SM-5GU63	0.670870336652279
GTEX-11P82-0826-SM-5P9GU	0.668777779862499
GTEX-11TUW-1926-SM-5BC58	0.789771635901945
GTEX-11VI4-1626-SM-5EQKO	0.667911806623817
GTEX-11XUK-1426-SM-5EQMG	0.679652064711704
GTEX-12BJ1-1926-SM-5HL9Z	0.605923968296752
GTEX-12WSK-1526-SM-5CVNO	0.585595736332046
GTEX-13111-1426-SM-5DUW3	0.647995462239895
GTEX-13113-1226-SM-5EGHT	0.637958135657418
GTEX-131XE-0926-SM-5HL7J	0.604778157589958
GTEX-131XF-1326-SM-5GCMQ	0.602404199358074
GTEX-131XG-1726-SM-5LZUR	0.706377602689251
GTEX-133LE-1426-SM-5IFH1	0.600355806942844
GTEX-1399R-2026-SM-5K7WN	0.55132390473223
GTEX-1399S-2026-SM-5KM4B	0.637591129781237
GTEX-1399U-2126-SM-5IFEZ	0.679008262306705
GTEX-139T6-1026-SM-5IJGC	0.597874614701932
GTEX-139YR-2226-SM-5IFFW	0.633684854781351
GTEX-13CF3-1226-SM-5LZXN	0.583759130515453
GTEX-13D11-0726-SM-5LZZB	0.616911514729435
GTEX-13FH7-1226-SM-5IJFK	0.657880398649207
GTEX-13FTW-2026-SM-5IJE2	0.62543151207111
GTEX-13NYB-1826-SM-5J1N3	0.719703897789577
GTEX-13O21-1026-SM-5IJDU	0.607937711677412
GTEX-13O61-1326-SM-5KM31	0.698794518883772
GTEX-13OVI-1926-SM-5IJCG	0.596496144105162
GTEX-13PL7-2626-SM-5IFH4	0.611850966292489
GTEX-13QBU-1926-SM-5IJEW	0.641364012564738
GTEX-13RTK-0826-SM-5Q5C6	0.646141112007351
GTEX-13W3W-2026-SM-5K7UL	0.656377966703601
GTEX-13X6H-1826-SM-7EWCZ	0.644140305346772
GTEX-144GM-1026-SM-79OKU	0.608663454483794
GTEX-145LT-1026-SM-5LU9O	0.638296476720637
GTEX-145ME-0926-SM-5O9AR	0.663457595090651
GTEX-148VJ-2226-SM-5NQ9M	0.747821062344034
GTEX-1497J-1926-SM-5TDCC	0.76689963859991
GTEX-14BMU-1426-SM-5TDE5	0.720034050896657
GTEX-14C39-1826-SM-5ZZW4	0.722989918645965
GTEX-14DAR-1426-SM-5RQIR	0.607094695216608
GTEX-14E6E-1626-SM-5RQI7	0.659338872335237
GTEX-14PJ3-1326-SM-664O7	0.5919391760071
GTEX-14PJ6-1726-SM-6AJBN	0.63332454318118
GTEX-14PJN-0826-SM-686ZL	0.649086199054446
GTEX-14PK6-1626-SM-6871I	0.651072993570111
GTEX-14PKU-1626-SM-6871C	0.637184786677295
GTEX-14PKV-2026-SM-6AJ9A	0.60642352662401
GTEX-14PN3-2026-SM-68729	0.573398457612838
GTEX-14XAO-1926-SM-6ETZO	0.658453310819405
GTEX-15DZA-0826-SM-6AJBF	0.640960232416664
GTEX-15EU6-1826-SM-7PC1W	0.673588325249795
GTEX-15G1A-1726-SM-6LPI4	0.588586776585866
GTEX-16A39-1426-SM-6LLI6	0.715556705648721
GTEX-16AAH-1426-SM-7KFTR	0.603803666140494
GTEX-16MTA-1526-SM-6LPJB	0.650017712577545
GTEX-16NGA-1126-SM-7KFSY	0.650222197767018
GTEX-17HHE-1726-SM-79OKT	0.676503477452661
GTEX-17KNJ-1626-SM-718AL	0.671083730970583
GTEX-17MFQ-1026-SM-7KFSZ	0.71443773211965
GTEX-183FY-1626-SM-793D8	0.722166445345119
GTEX-18A66-2526-SM-7KFTZ	0.650810732069321
GTEX-18QFQ-1626-SM-72D7H	0.728594994012925
GTEX-1AMFI-1926-SM-731F2	0.623971165171397
GTEX-1AX8Z-2526-SM-731E3	0.756963753278185
GTEX-1B8KE-1726-SM-7IGMN	0.575513948448757
GTEX-1B8KZ-1126-SM-7IGLX	0.631418758211406
GTEX-1BAJH-2526-SM-7IGOT	0.63110491352897
GTEX-1C475-1426-SM-793CH	0.692060949583122
GTEX-1C64O-2526-SM-79ONO	0.664714777634511
GTEX-1CAMR-0826-SM-7MKFK	0.651397173267344
GTEX-1CAMS-2426-SM-7DHMV	0.723029391487234
GTEX-1CB4F-1826-SM-7MGXI	0.636832406873646
GTEX-1EMGI-2826-SM-7IGMR	0.771951192348333
GTEX-1F75I-2526-SM-9WPOZ	0.698452338715586
GTEX-1GL5R-2026-SM-7MKHP	0.678050661479695
GTEX-1GMR2-1026-SM-7MKHJ	0.587804369106037
GTEX-1GMR3-2726-SM-7MKFB	0.701934112465959
GTEX-1H11D-2526-SM-9JGGU	0.729928411185186
GTEX-1H1DE-1426-SM-9JGHV	0.717715700691653
GTEX-1HSMQ-2226-SM-C1YRD	0.738464304516491
GTEX-1I1GT-1826-SM-ARZLW	0.698265560008168
GTEX-1IKOE-1926-SM-ARU7V	0.728348085103499
GTEX-1J8Q3-2526-SM-CNNQ4	0.589951039493101
GTEX-1J8QM-1026-SM-C1YQA	0.668638240837458
GTEX-1JJE9-2226-SM-CXZJM	0.766783149391925
GTEX-1JK1U-1226-SM-CNNPN	0.592258415199884
GTEX-1JMQK-2426-SM-CXZJU	0.794487136208112
GTEX-1JN76-1126-SM-C1YRL	0.695500558692783
GTEX-1K9T9-2726-SM-D4P3E	0.625211751248893
GTEX-1KXAM-2026-SM-DHXKI	0.664794594205817
GTEX-1L5NE-1826-SM-EV79T	0.601715365989299
GTEX-1LBAC-1526-SM-CXZKU	0.697016071583633
GTEX-1LGOU-1426-SM-D3L8N	0.681693007402257
GTEX-1LH75-1926-SM-DIPGD	0.683415704669565
GTEX-1MGNQ-2326-SM-EV7BG	0.69747194161732
GTEX-1MUQO-2426-SM-EAZ5A	0.648291220771346
GTEX-1NSGN-2126-SM-DPRYN	0.699520535868864
GTEX-1OJC3-1626-SM-E9U65	0.69732534746139
GTEX-1OKEX-1126-SM-DTXEB	0.656509341236822
GTEX-1PDJ9-1826-SM-E9U66	0.688852936000029
GTEX-1PIEJ-1526-SM-E6CP8	0.719025157024139
GTEX-1QCLZ-2126-SM-EWRNC	0.672376959595718
GTEX-1QP28-1726-SM-E6CRK	0.741951951050008
GTEX-1QP2A-2426-SM-EXOJA	0.627616425771854
GTEX-1QPFJ-2626-SM-DPRZU	0.721169304867253
GTEX-1QW4Y-1226-SM-EWRMY	0.630314182000448
GTEX-1R7EU-1326-SM-E6CQ6	0.622098255341275
GTEX-1R7EV-1226-SM-DTX82	0.68146932503398
GTEX-1R9JW-1926-SM-EVR4J	0.676490834094534
GTEX-1R9K4-2326-SM-E6CRB	0.781491113917362
GTEX-1R9K5-2026-SM-E6CPS	0.703318815766109
GTEX-1R9PM-1626-SM-DPRY9	0.68243477548883
GTEX-1RAZA-1826-SM-DTXA2	0.709705745662117
GTEX-1RAZQ-2226-SM-DPRZR	0.708611310764688
GTEX-1RAZR-1826-SM-E6CRE	0.719795071033036
GTEX-1S5ZA-1326-SM-EV7BB	0.646666082674342
GTEX-1S82Z-1826-SM-E9TIK	0.669537804205924
GTEX-UPK5-2026-SM-4JBIM	0.73877868615938
GTEX-VJYA-0926-SM-4KL1N	0.539014578735993
GTEX-VUSG-1726-SM-4KKZL	0.727566706514314
GTEX-WEY5-1526-SM-4LMJF	0.669222115142709
GTEX-WFG7-1726-SM-4LVME	0.637769843070017
GTEX-WFG8-1626-SM-4LVMB	0.673981563634179
GTEX-WFJO-0926-SM-4LVM2	0.702799752430538
GTEX-WFON-1526-SM-4LVMP	0.62159321215591
GTEX-WH7G-1626-SM-4LVMY	0.650303614020123
GTEX-WHSB-1026-SM-4M1XN	0.639775748998907
GTEX-WQUQ-2426-SM-4MVNW	0.562310461219345
GTEX-WRHK-1026-SM-4MVOD	0.70322510359025
GTEX-WY7C-1826-SM-4ONCE	0.662277315658514
GTEX-WYJK-1526-SM-4ONCW	0.667602636166373
GTEX-X15G-1426-SM-4PQZK	0.692740540159
GTEX-X5EB-1626-SM-4E3IV	0.542112565591675
GTEX-XAJ8-0526-SM-47JYK	0.651206787013076
GTEX-XBED-1426-SM-4AT4G	0.640954414202423
GTEX-XGQ4-1326-SM-4GIDU	0.677661905830055
GTEX-XMK1-1826-SM-4B66F	0.654281228298356
GTEX-XPVG-1726-SM-4B65W	0.649958379627032
GTEX-XUZC-1426-SM-4BRV3	0.601003152490468
GTEX-XXEK-1026-SM-4BRUW	0.600816304295374
GTEX-Y111-2226-SM-4SOJB	0.635356882543279
GTEX-Y114-1426-SM-4TT6W	0.606756298889704
GTEX-Y3I4-1326-SM-4TT8Z	0.559600844983179
GTEX-Y3IK-1726-SM-4YCCR	0.58628737672251
GTEX-Y5LM-1626-SM-4VDTB	0.653650092746866
GTEX-Y5V5-1826-SM-4VDS5	0.657197678923848
GTEX-Y9LG-1626-SM-5IFHM	0.564196025839384
GTEX-YB5E-1526-SM-5IFIE	0.655041431858328
GTEX-YEC4-1726-SM-4W21E	0.576325941253399
GTEX-YF7O-1826-SM-5IFIU	0.55617664985034
GTEX-YFCO-1326-SM-664NV	0.634286797390822
GTEX-Z9EW-0926-SM-5CVMM	0.623228694613352
GTEX-ZA64-1226-SM-5HL7B	0.56990640469005
GTEX-ZAB5-1526-SM-5HL9P	0.684335911184946
GTEX-ZC5H-2326-SM-4WAYT	0.777271629695431
GTEX-ZDTT-1726-SM-5HL69	0.602691323839692
GTEX-ZEX8-1826-SM-57WBH	0.629484061837073
GTEX-ZF29-1626-SM-4WKFJ	0.65940017191094
GTEX-ZF2S-1726-SM-57WFT	0.653851705041724
GTEX-ZG7Y-1926-SM-DNZZ5	0.564115699570934
GTEX-ZLFU-1526-SM-4WWBT	0.705674226772104
GTEX-ZLV1-1126-SM-4WWBW	0.637514014485593
GTEX-ZLWG-1626-SM-DNZZ1	0.64641950737941
GTEX-ZP4G-1626-SM-57WGD	0.643448030217338
GTEX-ZPCL-1726-SM-57WEO	0.569669855294341
GTEX-ZPIC-2326-SM-57WDW	0.595117701402002
GTEX-ZQG8-2526-SM-57WEQ	0.619082742767982
GTEX-ZQUD-0926-SM-57WE3	0.67212792643701
GTEX-ZTPG-2626-SM-57WFX	0.670011246379143
GTEX-ZTSS-0926-SM-59865	0.626653827902045
GTEX-ZTX8-0526-SM-59HLD	0.623889183226993
GTEX-ZVP2-1726-SM-5GU5P	0.67886320045549
GTEX-ZVT2-2126-SM-5NQ93	0.651915919130038
GTEX-ZVZP-1826-SM-5GZXB	0.60369447671183
GTEX-ZXES-1526-SM-5NQ95	0.641393036092943
GTEX-ZYFG-2026-SM-5E43Y	0.614702274408167
GTEX-ZZ64-0526-SM-5GZXM	0.645633453252369
