## Additional file 6 for "Transcriptome diversity is a systematic source of bias in RNA-sequencing data": gtex_Spleen.txt

sample_id	transcriptome_diversity
GTEX-111CU-0426-SM-5GZY1	0.715891851633393
GTEX-111FC-1326-SM-5N9D9	0.727828499665088
GTEX-1122O-0526-SM-5N9DM	0.712466904575839
GTEX-117YX-2126-SM-5GIEL	0.639505130442103
GTEX-11DXX-0726-SM-5H12X	0.682230307709233
GTEX-11EQ9-0426-SM-5A5JY	0.679984870593004
GTEX-11LCK-0126-SM-5A5M5	0.680529865261125
GTEX-11NSD-0426-SM-5N9CR	0.711347011569202
GTEX-11P7K-0426-SM-5BC5H	0.695799136590084
GTEX-11P81-1326-SM-5GU5S	0.71087605322118
GTEX-11VI4-0126-SM-5GU6Z	0.686276866655456
GTEX-11XUK-0426-SM-5EQML	0.719556807758682
GTEX-1211K-0426-SM-5FQTP	0.708766204511829
GTEX-12BJ1-0726-SM-5EGGF	0.686353885131953
GTEX-12WSD-1726-SM-5GCN4	0.801849577896242
GTEX-12WSG-0926-SM-5EGIH	0.711666108154212
GTEX-12WSJ-0526-SM-5GCOZ	0.712664586162368
GTEX-12WSK-0126-SM-5GCO7	0.605412392871757
GTEX-12WSN-0126-SM-5DUX5	0.679589423091234
GTEX-13111-0126-SM-5EGHO	0.665578118027906
GTEX-131XE-1126-SM-5EGHW	0.724993173190742
GTEX-131XG-0426-SM-5IFGD	0.725400413800669
GTEX-132QS-0226-SM-5IFFZ	0.705155896698837
GTEX-1399R-0226-SM-5IJGG	0.624597006140833
GTEX-1399S-0226-SM-5IFFG	0.70356927858545
GTEX-139T6-0226-SM-5IFGZ	0.720104043254069
GTEX-139YR-0426-SM-5IFFV	0.653830471853265
GTEX-13CF3-0226-SM-5J1NW	0.694630860909756
GTEX-13FH7-1326-SM-5IFG8	0.700407795643994
GTEX-13N11-0126-SM-5KM2Z	0.698754063961274
GTEX-13OVK-0426-SM-7KFT8	0.613434253573114
GTEX-13PL7-1126-SM-5MR5O	0.666774665589503
GTEX-13PVR-0326-SM-5RQJY	0.707897094615992
GTEX-13S86-0126-SM-5S2PI	0.724031734961196
GTEX-13U4I-1626-SM-5IFFR	0.585872868214633
GTEX-13VXT-1326-SM-5LU3Y	0.682398719355775
GTEX-13X6H-0726-SM-5Q5BX	0.713538359281452
GTEX-144GN-2126-SM-5O99D	0.728688841064301
GTEX-145MN-0126-SM-5RQHY	0.675723132608711
GTEX-146FQ-0626-SM-5LU9U	0.677320467642199
GTEX-146FR-1926-SM-5NQA6	0.703189822059304
GTEX-147F3-0126-SM-5NQBJ	0.686853202516752
GTEX-14BMU-0426-SM-73KYT	0.754388616659573
GTEX-14DAR-0326-SM-5S2PS	0.702354700557787
GTEX-14E1K-0126-SM-664NL	0.717338540972181
GTEX-14E6E-1226-SM-5S2R5	0.70425556621574
GTEX-14ICL-0126-SM-664NG	0.680362349219037
GTEX-14JG6-0226-SM-6872A	0.719160151650276
GTEX-14PJ4-0526-SM-6871G	0.681474335240586
GTEX-14PJ5-0326-SM-664OD	0.712859847582785
GTEX-14PJ6-0226-SM-6AJ9K	0.633238849877687
GTEX-14PK6-0526-SM-69LOF	0.689062036832115
GTEX-14PKU-0526-SM-6871A	0.694530457052104
GTEX-14PN3-0226-SM-6871K	0.68991843487373
GTEX-15CHC-0726-SM-6AJ9D	0.614458389989511
GTEX-15CHQ-1226-SM-6ETZL	0.719854547101233
GTEX-15DYW-1426-SM-6LPIW	0.794948957282201
GTEX-15DZA-0126-SM-6PAMV	0.637652764180428
GTEX-15ER7-1526-SM-6LLHO	0.771714775224891
GTEX-15ETS-3126-SM-6LPKN	0.684076170318507
GTEX-15F5U-0126-SM-6LPKA	0.687276877831426
GTEX-15RIF-0526-SM-6LLI2	0.72562086845692
GTEX-15RIG-0126-SM-6PAN4	0.680507172549427
GTEX-15RJ7-0126-SM-6LPJN	0.683643915945049
GTEX-15SB6-0126-SM-6LPJR	0.648677727642761
GTEX-15SDE-0126-SM-793BA	0.717190945358713
GTEX-15SHV-0126-SM-6LPIS	0.735047048279705
GTEX-15UF7-1926-SM-6LPJT	0.708179036015779
GTEX-169BO-0126-SM-79OLS	0.624728483176131
GTEX-16MT8-1826-SM-7EWE8	0.71092308505532
GTEX-16MT9-1726-SM-6M47P	0.775314097596283
GTEX-16XZY-0126-SM-7IGQ9	0.689013374061232
GTEX-17F96-1426-SM-7IGQA	0.763106462028631
GTEX-17F97-1626-SM-72D6W	0.767443519011465
GTEX-17F98-0126-SM-7MGW3	0.683920604081406
GTEX-17F9E-1126-SM-79OMO	0.688735561185019
GTEX-17GQL-0126-SM-72D5Q	0.677750798485483
GTEX-17HHE-0326-SM-793BH	0.688342225591043
GTEX-18A66-1826-SM-7KFSU	0.683311877638825
GTEX-18A67-1526-SM-7LG6F	0.700394919756926
GTEX-1A3MV-0126-SM-731FQ	0.641055313989706
GTEX-1AMFI-0926-SM-731E4	0.746410919172252
GTEX-1AX9K-0226-SM-793CM	0.739939226190881
GTEX-1AYD5-0226-SM-79ONV	0.727811431987965
GTEX-1B8KZ-0226-SM-7EWF6	0.678156465825236
GTEX-1B97I-0126-SM-731DH	0.70477849787554
GTEX-1B97J-1926-SM-7IGQB	0.716437242798165
GTEX-1C475-1126-SM-7MGY7	0.706317454783028
GTEX-1C4CL-0626-SM-731DM	0.704341901772126
GTEX-1C64O-1626-SM-731EN	0.742602535427633
GTEX-1C6VQ-2126-SM-7IGNL	0.788628121099106
GTEX-1CB4E-0126-SM-7DHMX	0.712760169052392
GTEX-1CB4F-0226-SM-7EPHS	0.667710073492545
GTEX-1CB4I-1426-SM-79OLZ	0.74068950191447
GTEX-1F5PK-0726-SM-7MGXN	0.665789024224343
GTEX-1F5PL-2226-SM-7MKHE	0.661317224704051
GTEX-1F75I-0226-SM-7MKHQ	0.697178390868872
GTEX-1FIGZ-0126-SM-7MKGZ	0.720778809433326
GTEX-1GF9U-0126-SM-AHZ4G	0.710575885372921
GTEX-1GZ4H-0126-SM-9JGGI	0.724555109258669
GTEX-1H3O1-1126-SM-9WPO9	0.644862791307019
GTEX-1H3VY-1526-SM-9WG7S	0.71376135978497
GTEX-1HCU7-1426-SM-CNNQK	0.658061951880186
GTEX-1HCU9-0126-SM-9WG7M	0.65262708483688
GTEX-1HSMQ-0126-SM-D4P2I	0.694920655164688
GTEX-1IDJC-0126-SM-C1YQC	0.681269783498372
GTEX-1IDJE-0126-SM-C1YQ6	0.675362940384375
GTEX-1J8Q3-0126-SM-C1YSI	0.727321527560019
GTEX-1J8QM-0926-SM-C1YQ9	0.743277117331901
GTEX-1JK1U-0126-SM-C1YQY	0.618742936396576
GTEX-1JKYN-0326-SM-AHZ4D	0.728073002893192
GTEX-1JKYR-1126-SM-CGQGJ	0.715278552747201
GTEX-1JMLX-1426-SM-CNNPO	0.778679200494897
GTEX-1JMPZ-0926-SM-CXZJR	0.748043153408769
GTEX-1JMQK-1126-SM-CXZJW	0.73875715968255
GTEX-1K2DA-0126-SM-CGQGV	0.712438706487254
GTEX-1K9T9-0626-SM-CXZKY	0.783822240073329
GTEX-1KAFJ-1026-SM-D4P2Z	0.753313522625398
GTEX-1KANA-1226-SM-DHXKE	0.70540177561309
GTEX-1KD5A-1526-SM-D4P3W	0.764913877548547
GTEX-1L5NE-0926-SM-D4P3P	0.687986628406578
GTEX-1LG7Z-0126-SM-EV79V	0.630940178442871
GTEX-1LGRB-0126-SM-CNNR6	0.636024185057281
GTEX-1LNCM-0426-SM-DHXK6	0.767143042975858
GTEX-1LSNM-0126-SM-EAZ57	0.724720448981787
GTEX-1LSVX-1426-SM-DHXJO	0.774786010790599
GTEX-1LVAN-1026-SM-CNNQZ	0.674843752830279
GTEX-1MCC2-0826-SM-EV7AM	0.650266696195829
GTEX-1MCYP-0226-SM-EV7A3	0.702065651204914
GTEX-1MGNQ-1126-SM-EAZ4Y	0.70470378107015
GTEX-1MJK3-0126-SM-DPRYY	0.708266868799705
GTEX-1MUQO-1326-SM-EV7AE	0.729339940228725
GTEX-1N2EF-1526-SM-EXOIY	0.649939392464598
GTEX-1OFPY-0126-SM-EXOJ3	0.679144188398407
GTEX-1PDJ9-0226-SM-DPRYX	0.704034298619451
GTEX-1PIIG-1226-SM-EXOIQ	0.742371719200988
GTEX-1PPH7-0126-SM-E6CPB	0.72243548175519
GTEX-1PWST-1626-SM-EXOIU	0.737084709040091
GTEX-1QAET-2326-SM-EXOJ1	0.665147757214883
GTEX-1QCLY-0126-SM-DPRZV	0.657563946578755
GTEX-1QCLZ-1026-SM-E6CR1	0.699235626948335
GTEX-1QMI2-1526-SM-EXOJT	0.770859459826121
GTEX-1QP29-0126-SM-EAZ3S	0.697154479768141
GTEX-1QP2A-2526-SM-EXOJB	0.70123928549199
GTEX-1QP66-0126-SM-EAZ3N	0.663864016765643
GTEX-1QW4Y-0126-SM-DPRZQ	0.701282228940252
GTEX-1R7EU-2026-SM-E9U63	0.744465055854792
GTEX-1R7EV-0126-SM-EAZ3O	0.696760194359429
GTEX-1R9JW-0126-SM-EAZ4P	0.65193564286941
GTEX-1R9K4-1526-SM-DPRY5	0.739501672621385
GTEX-1R9K5-1126-SM-EAZ4G	0.723255010206384
GTEX-1R9PM-0126-SM-DPRY6	0.70568950453567
GTEX-1RAZA-1026-SM-E6CQ9	0.67572626503289
GTEX-1RAZQ-0126-SM-EV7B1	0.694052091316561
GTEX-1RAZR-1626-SM-EAZ4V	0.797755479934992
GTEX-1RMOY-0726-SM-EV79D	0.709482944121112
GTEX-1RNTQ-1026-SM-EV7B4	0.688797743908888
GTEX-1S831-0726-SM-EV79O	0.712400281383473
GTEX-NFK9-1426-SM-43ISG	0.700587476872005
GTEX-O5YT-0926-SM-48TDG	0.753966640982943
GTEX-OIZF-0926-SM-7MKH7	0.723108490986626
GTEX-OIZH-0926-SM-48TBR	0.712473311306361
GTEX-OOBJ-0926-SM-48TDO	0.700919261230754
GTEX-P4PP-0926-SM-48TBZ	0.649262180282756
GTEX-P4PQ-0926-SM-E9U4D	0.659278889146295
GTEX-P4QS-0926-SM-48TBS	0.71164042208096
GTEX-P4QT-0926-SM-EZ6KQ	0.693571166061475
GTEX-P78B-1226-SM-EZ6KP	0.719217673670883
GTEX-PLZ6-0126-SM-48TC6	0.719490255189119
GTEX-POMQ-0126-SM-48TD6	0.698570790925917
GTEX-PW2O-0126-SM-48TC8	0.637849014397485
GTEX-PX3G-0926-SM-48U12	0.627621384266134
GTEX-Q2AH-0226-SM-48U1I	0.725153322432157
GTEX-Q734-0226-SM-48U1A	0.592644688554686
GTEX-QCQG-0226-SM-48U28	0.688957553174238
GTEX-QDT8-1526-SM-EXOHP	0.694660416314419
GTEX-QDVN-0526-SM-48TZ4	0.70110059939839
GTEX-QESD-0126-SM-EXOHG	0.733319272005489
GTEX-QLQW-0126-SM-447BK	0.71361221288884
GTEX-QMRM-0226-SM-CL55S	0.733569848594166
GTEX-QV31-0126-SM-447BP	0.701776725713595
GTEX-QV44-0126-SM-CJI1X	0.592158433623591
GTEX-R55C-0126-SM-48FEQ	0.704095144077787
GTEX-R55G-0226-SM-48FEI	0.738049075075399
GTEX-RUSQ-0126-SM-47JWV	0.701178746446971
GTEX-S3XE-0626-SM-4AD6B	0.715215178006008
GTEX-S4Z8-0226-SM-4AD5K	0.695391897287014
GTEX-T5JW-0126-SM-4DM6K	0.742090261875777
GTEX-U3ZH-0126-SM-4DXUK	0.677572649326887
GTEX-U3ZN-0126-SM-4DXUM	0.708273379010115
GTEX-U4B1-0526-SM-4DXTK	0.734797249489205
GTEX-UJHI-0126-SM-4IHLP	0.710474454279143
GTEX-UPK5-1626-SM-4JBHI	0.666584025094802
GTEX-VJYA-0126-SM-4KL1P	0.705061032799164
GTEX-W5WG-0626-SM-4SOID	0.721862320495512
GTEX-WFON-0126-SM-4LVM9	0.682940551493624
GTEX-WHWD-0126-SM-4OORS	0.745694492980295
GTEX-WXYG-0126-SM-4OND7	0.68169646334782
GTEX-WY7C-0126-SM-4ONCO	0.685270904544356
GTEX-WYJK-0726-SM-4ONC9	0.766564217533491
GTEX-WYVS-0126-SM-4ONDH	0.71830340085608
GTEX-X3Y1-0126-SM-4PQZA	0.710512667587355
GTEX-X4LF-0226-SM-4QAS8	0.717453599104087
GTEX-X585-1826-SM-4QAS3	0.717142774766973
GTEX-XAJ8-0126-SM-47JYG	0.694407680367264
GTEX-XGQ4-0126-SM-4AT4H	0.701700259663829
GTEX-XMK1-0126-SM-4B65F	0.720291336682167
GTEX-XPVG-0626-SM-4B65B	0.735882866285154
GTEX-XQ8I-1726-SM-4BOQB	0.75416597870201
GTEX-XV7Q-0126-SM-4BRVK	0.701605030301721
GTEX-XXEK-0126-SM-4BRVU	0.707812992340587
GTEX-Y114-0726-SM-4TT6U	0.685147371325965
GTEX-Y3I4-0126-SM-4TT26	0.670161334544927
GTEX-Y3IK-0126-SM-4WWE9	0.537953427107415
GTEX-Y5LM-0326-SM-4VBRN	0.681267364219532
GTEX-Y5V5-1126-SM-EVYAR	0.755247219384533
GTEX-Y8LW-0126-SM-4VBS1	0.654917749179689
GTEX-YB5E-0426-SM-5IFHR	0.709719258094157
GTEX-YB5K-1926-SM-4VDT4	0.690733540004552
GTEX-YEC4-0126-SM-4W21T	0.683586007222169
GTEX-YFCO-0926-SM-5LUA5	0.690461239901644
GTEX-Z9EW-0726-SM-5HL9H	0.687103083874886
GTEX-ZAB5-0526-SM-5CVMU	0.68435157850108
GTEX-ZDTT-1026-SM-5KM19	0.708999696155363
GTEX-ZDYS-1026-SM-4WKHC	0.651911335844595
GTEX-ZEX8-0726-SM-4WKH8	0.702071933672903
GTEX-ZF29-0626-SM-4WKHD	0.710862299302506
GTEX-ZF2S-0326-SM-4WKGD	0.649469218666335
GTEX-ZG7Y-2026-SM-DO91N	0.704083794133593
GTEX-ZLFU-0526-SM-4WWBN	0.708338061850182
GTEX-ZLWG-0426-SM-4WWFA	0.673975473041485
GTEX-ZP4G-0326-SM-4YCEF	0.71651050005448
GTEX-ZPCL-0626-SM-DNZZ6	0.698267109675234
GTEX-ZPIC-0126-SM-DNZZ9	0.70830510414694
GTEX-ZPU1-1026-SM-4YCEQ	0.724424375130741
GTEX-ZTTD-1726-SM-57WEL	0.726598510415482
GTEX-ZV6S-0826-SM-5NQ6Z	0.689442936245049
GTEX-ZVP2-0526-SM-51MSC	0.687386153401808
GTEX-ZVZP-0726-SM-59HKA	0.690220440915681
GTEX-ZYFG-0726-SM-5GIDX	0.69266239019258
GTEX-ZZPU-0126-SM-5E446	0.679950806954823
