## Additional file 6 for "Transcriptome diversity is a systematic source of bias in RNA-sequencing data": gtex_Stomach.txt

sample_id	transcriptome_diversity
GTEX-111CU-0926-SM-5EGIK	0.590790604653862
GTEX-111YS-1126-SM-5GZYQ	0.542376547918131
GTEX-1122O-1926-SM-5EGIQ	0.506545221991782
GTEX-117YW-2226-SM-5N9DB	0.619776507777554
GTEX-117YX-1026-SM-5H11V	0.577414382635448
GTEX-11DXX-1326-SM-5GIDZ	0.592738398618906
GTEX-11EI6-2426-SM-5PNVS	0.565265326264611
GTEX-11EM3-1026-SM-5A5KL	0.566852064103143
GTEX-11EQ9-1226-SM-5987E	0.644859150820395
GTEX-11GSP-2126-SM-5HL5E	0.547606071361829
GTEX-11I78-1726-SM-5A5M3	0.605675877199711
GTEX-11NSD-1426-SM-5HL67	0.513923336276478
GTEX-11NUK-2426-SM-5BC4U	0.527255519174309
GTEX-11P7K-1726-SM-5GU6F	0.704961414809582
GTEX-11P82-0726-SM-5PNYL	0.662686106865809
GTEX-11TT1-0726-SM-5GU5A	0.684796008505783
GTEX-11VI4-0326-SM-5EQ6L	0.686424554727609
GTEX-11WQK-2626-SM-5EQ4K	0.776323737386544
GTEX-1211K-1426-SM-5FQTF	0.665461575619518
GTEX-12696-1726-SM-5EQLH	0.524656379058605
GTEX-12BJ1-1726-SM-5HL9B	0.626396797491575
GTEX-12C56-0526-SM-5FQST	0.676460624147064
GTEX-12WSD-2326-SM-59HKQ	0.547840683052984
GTEX-12WSG-2026-SM-5FQUU	0.488917121548628
GTEX-12WSJ-0926-SM-5P9JD	0.662450504387947
GTEX-12WSK-1426-SM-5CVNN	0.53506529376663
GTEX-13111-1226-SM-5GCNC	0.637124027070942
GTEX-13113-0726-SM-5LZUF	0.547935704934051
GTEX-131XE-2226-SM-5PNYX	0.678149397251078
GTEX-131XF-1226-SM-5HL8V	0.589127136044679
GTEX-131XG-1226-SM-5EGH9	0.650277498125862
GTEX-132AR-2426-SM-5IFFD	0.73500120615766
GTEX-132QS-1826-SM-5IFFN	0.575435411018748
GTEX-1339X-1426-SM-5K7YO	0.695993497987717
GTEX-133LE-1326-SM-5IFGO	0.635723560989529
GTEX-1399R-1126-SM-5IFIO	0.552717985529331
GTEX-1399S-1626-SM-5P9GI	0.589081893331403
GTEX-1399U-1626-SM-5P9J3	0.672367991959374
GTEX-139D8-2326-SM-5IFGE	0.62110494576431
GTEX-139YR-1926-SM-5LZXM	0.544077955058232
GTEX-13CF3-1926-SM-5K7WF	0.554051231571644
GTEX-13D11-2126-SM-5IFH2	0.558849399490159
GTEX-13FH7-1026-SM-5IJGF	0.554827666529646
GTEX-13FTW-1726-SM-5KM2B	0.560204242355128
GTEX-13FTX-0726-SM-5N9BI	0.572330907700365
GTEX-13N1W-2026-SM-5K7YU	0.698593471534851
GTEX-13O21-0926-SM-5IFGT	0.553327683152528
GTEX-13O3Q-2126-SM-5KM4C	0.700847569793547
GTEX-13O61-1126-SM-5L3FI	0.687002316780312
GTEX-13OVI-2426-SM-5KM4J	0.671121196526988
GTEX-13OVK-0926-SM-7KUFX	0.521052476761826
GTEX-13OW6-2526-SM-5IJEC	0.529237782219578
GTEX-13PVQ-2126-SM-5L3FW	0.590293334080449
GTEX-13PVR-2126-SM-73KVR	0.509549866048327
GTEX-13QBU-1126-SM-5LU44	0.583830445356989
GTEX-13QJ3-2726-SM-5SI6L	0.649653655889784
GTEX-13RTK-0226-SM-5RQHR	0.655269033170929
GTEX-13S7M-1826-SM-5RQK6	0.581799211188233
GTEX-13U4I-2526-SM-5SI8Z	0.604721259526779
GTEX-13X6H-1626-SM-5Q5CT	0.678167934729711
GTEX-13X6J-2126-SM-5TDCV	0.534628780759438
GTEX-144GM-1726-SM-5O9AS	0.497329414077386
GTEX-144GN-1226-SM-5O991	0.589010259118437
GTEX-145LT-1426-SM-5O9B3	0.520028045080728
GTEX-145ME-1026-SM-5O9B4	0.639014942120506
GTEX-145MN-1326-SM-5NQ9S	0.611706847879661
GTEX-145MO-2226-SM-5Q5BN	0.504163269363715
GTEX-146FH-2126-SM-5SI9U	0.683286462202738
GTEX-146FR-2026-SM-5NQAI	0.669373877616005
GTEX-14B4R-0726-SM-5TDDR	0.541762827202648
GTEX-14BIL-1926-SM-73KYI	0.495781022643073
GTEX-14BMU-1126-SM-5RQJ8	0.57979788079493
GTEX-14BMV-2226-SM-5RQHX	0.616516039763839
GTEX-14DAQ-2826-SM-664MU	0.544521812801577
GTEX-14DAR-0926-SM-73KUQ	0.544233260615145
GTEX-14E1K-1526-SM-664MN	0.722028366970313
GTEX-14E6E-0926-SM-664N8	0.54334905131804
GTEX-14ICL-0826-SM-5YY9W	0.542875584952674
GTEX-14JG6-1226-SM-664O6	0.604654168072574
GTEX-14PHX-1026-SM-664OL	0.606412639677814
GTEX-14PHY-0926-SM-5ZZWL	0.713790388350908
GTEX-14PJ3-1426-SM-664O8	0.539188267539642
GTEX-14PJ4-1626-SM-664OB	0.540177067171176
GTEX-14PJ5-0826-SM-6AJAR	0.534368255765203
GTEX-14PJ6-0826-SM-686Z9	0.482676041690995
GTEX-14PKU-1126-SM-69LOU	0.658814974589154
GTEX-14PKV-1826-SM-69LO9	0.599720954701474
GTEX-14PN3-1326-SM-6AJ9U	0.674994379095704
GTEX-15CHR-1326-SM-79OLT	0.502934440483532
GTEX-15DCE-1626-SM-6LPJM	0.473760077894501
GTEX-15DZA-1126-SM-6LPK8	0.471845703192837
GTEX-15EU6-2526-SM-7KUGB	0.708872039729649
GTEX-15G19-1526-SM-6LPKP	0.619034573680867
GTEX-15G1A-1226-SM-7KUF3	0.637447480880066
GTEX-15RIE-1026-SM-6LPJQ	0.53740029054915
GTEX-15RIF-1126-SM-7KUG2	0.665880362801518
GTEX-15SHW-2126-SM-6M46Y	0.720970436084467
GTEX-15UF7-1226-SM-6M46G	0.564203757998897
GTEX-16AAH-1226-SM-79OO9	0.544840531791475
GTEX-16NGA-1526-SM-72D56	0.637831154849455
GTEX-17EUY-1526-SM-793CA	0.73130616112392
GTEX-17F98-1526-SM-7EWD8	0.610854959682737
GTEX-17F9E-2226-SM-7IGNC	0.532872660205186
GTEX-17GQL-1226-SM-7KFTS	0.496450217816404
GTEX-17HGU-2126-SM-7IGOV	0.426347011696909
GTEX-17HHE-1026-SM-79ON6	0.506501910210243
GTEX-17HII-2426-SM-7KFTT	0.557261279850685
GTEX-17JCI-2226-SM-7LTA1	0.535398815582718
GTEX-17KNJ-1526-SM-7LTA9	0.702295971472597
GTEX-17MF6-2126-SM-7KFS7	0.637198697273678
GTEX-18A66-2226-SM-7189E	0.616698243597889
GTEX-18A67-2626-SM-718AD	0.697830929642392
GTEX-18A7A-2726-SM-7LG6U	0.532283245816569
GTEX-18D9A-0626-SM-7KFTY	0.596782494991718
GTEX-18D9B-2226-SM-718BM	0.659268470834456
GTEX-18QFQ-1226-SM-718AE	0.518580122264442
GTEX-1A3MV-1226-SM-718BW	0.593949232206557
GTEX-1A3MX-1926-SM-72D7F	0.640305446861714
GTEX-1A8G6-1426-SM-731EZ	0.467643316466834
GTEX-1AMEY-1226-SM-731DU	0.528418739793519
GTEX-1AMFI-1226-SM-731CZ	0.535257271763981
GTEX-1AX9J-2626-SM-731EK	0.631856917157818
GTEX-1AYCT-1326-SM-7MKHB	0.559591883523899
GTEX-1B8KE-1326-SM-73KVI	0.579300843935636
GTEX-1B8KZ-1226-SM-793CP	0.585076618492134
GTEX-1B8L1-1526-SM-79OLK	0.680617104868137
GTEX-1B97I-1226-SM-7MGWQ	0.519619975866547
GTEX-1B97J-1826-SM-7IGPP	0.576601672591863
GTEX-1C475-1026-SM-7MKFJ	0.546819199011099
GTEX-1C64O-2226-SM-73KTV	0.731031162903358
GTEX-1CAMR-0726-SM-7EPIE	0.654983834174208
GTEX-1CB4E-1326-SM-7DUGD	0.694214415816722
GTEX-1CB4H-2426-SM-7PBYR	0.686116401297424
GTEX-1E1VI-2826-SM-7MGWU	0.435837039970465
GTEX-1E2YA-2426-SM-7EPIG	0.677597675101907
GTEX-1EH9U-2226-SM-7PBXX	0.688384092170165
GTEX-1F5PK-1826-SM-7RHHX	0.568852465028502
GTEX-1F5PL-1426-SM-7MKFH	0.561556089665704
GTEX-1F75I-1826-SM-7MKGX	0.634740338591356
GTEX-1GF9U-1126-SM-AHZ4H	0.544491764517889
GTEX-1GL5R-1926-SM-9WG7U	0.541216812825436
GTEX-1GMRU-2526-SM-9WG7T	0.554775886120808
GTEX-1GN1W-2126-SM-9JGI7	0.564620993705812
GTEX-1GPI7-1326-SM-9KNVA	0.688871916453137
GTEX-1GZ4H-1026-SM-9OSXL	0.512395732309609
GTEX-1H11D-2226-SM-9OSXN	0.604011971643353
GTEX-1H1DE-1226-SM-9JGHH	0.66602151275561
GTEX-1H1DG-2126-SM-9WPPB	0.52464386970715
GTEX-1H1E6-1626-SM-9OSWC	0.509891924043544
GTEX-1H23P-2726-SM-9JGHN	0.598899793194058
GTEX-1H3NZ-2226-SM-9WYUT	0.721253012182645
GTEX-1H3VY-2326-SM-9WG81	0.610664435947612
GTEX-1HBPI-0726-SM-9WG7Z	0.519805499042641
GTEX-1HBPN-1626-SM-9WPNP	0.490852105187571
GTEX-1HCU8-1326-SM-C1YQQ	0.594948002068291
GTEX-1HCUA-1626-SM-A9SMG	0.662253923599587
GTEX-1HFI7-1526-SM-9WG7W	0.606883052598647
GTEX-1HKZK-1526-SM-B2LWG	0.528897375173354
GTEX-1HR9M-2326-SM-CNPPZ	0.677421048990678
GTEX-1HSEH-1526-SM-B2LXG	0.567050448895003
GTEX-1HSMQ-2426-SM-CE6RY	0.685916794417006
GTEX-1HT8W-2326-SM-A9SLA	0.569483326904216
GTEX-1I1GT-1726-SM-C1YS3	0.60429778435719
GTEX-1I1HK-2026-SM-CNNRB	0.44799036659176
GTEX-1I4MK-0926-SM-A9SLD	0.673213587093098
GTEX-1I6K7-1726-SM-B2LXQ	0.607119324426274
GTEX-1ICG6-1826-SM-AHZ2O	0.508686463870458
GTEX-1IDJD-2426-SM-C1YS6	0.593442306945645
GTEX-1IDJF-1426-SM-ACKWK	0.674442933589428
GTEX-1IDJU-1526-SM-CNNR3	0.574695141186637
GTEX-1IL2V-2026-SM-ARZMA	0.636862168957306
GTEX-1J8EW-2226-SM-AHZ3T	0.575056980932755
GTEX-1J8JJ-1726-SM-C1YQG	0.510318352691656
GTEX-1J8Q3-1926-SM-C1YSJ	0.544282886402771
GTEX-1J8QM-1126-SM-C1YQB	0.537658692756776
GTEX-1JK1U-1326-SM-AHZ45	0.5051260628051
GTEX-1JKYN-1726-SM-AHZ48	0.643281497748518
GTEX-1JMLX-2426-SM-CXZJQ	0.592520436858476
GTEX-1JMPY-0926-SM-ARL92	0.663463816258091
GTEX-1JMPZ-1826-SM-CXZJT	0.62645900850635
GTEX-1JMQJ-1326-SM-D4P3B	0.591983982292903
GTEX-1JN1M-2926-SM-CNNPJ	0.660758432699992
GTEX-1JN76-0926-SM-ARZNH	0.724026823324308
GTEX-1K2DA-0826-SM-CGQGD	0.692671072243597
GTEX-1KANA-1126-SM-D3L9M	0.551638454434061
GTEX-1KD5A-1426-SM-D4P3V	0.699348305648046
GTEX-1KXAM-0926-SM-CXZKA	0.596966046478482
GTEX-1L5NE-1526-SM-DIPFW	0.68406826812863
GTEX-1LBAC-1426-SM-CXZKT	0.558903494692415
GTEX-1LG7Z-1226-SM-DHXK4	0.521676060141849
GTEX-1LGOU-1526-SM-D3LAJ	0.53053564083191
GTEX-1LGRB-1726-SM-CNNRA	0.54868995594525
GTEX-1LSNM-1026-SM-DHXL2	0.496035207721087
GTEX-1LVAM-1426-SM-E9TJ4	0.708372021366921
GTEX-1LVAN-2426-SM-CNNPZ	0.448347411838753
GTEX-1MCYP-1126-SM-E9J2P	0.636623643274184
GTEX-1MGNQ-1826-SM-DPRYI	0.525479877294613
GTEX-1MJIX-1126-SM-EV7AO	0.589773260675894
GTEX-1MUQO-1926-SM-EAZ59	0.580637120388027
GTEX-1N2DV-0926-SM-E9TJT	0.70789104421257
GTEX-1NSGN-1926-SM-E9J36	0.688880984601929
GTEX-1PIGE-1126-SM-EWRMV	0.675151580867535
GTEX-1PPH8-1326-SM-DTXFO	0.665941746236948
GTEX-1QCLY-1126-SM-EAZ4J	0.554555457664968
GTEX-1QCLZ-1826-SM-DPRXP	0.545516093557686
GTEX-1QMI2-2126-SM-DPRXQ	0.53904199585937
GTEX-1QP28-2126-SM-DTX8B	0.693273927563209
GTEX-1QP29-2326-SM-EXOJO	0.589818957775693
GTEX-1QP2A-2126-SM-DPRZ7	0.519296072611281
GTEX-1QP67-1026-SM-EVR47	0.67824826878344
GTEX-1QPFJ-1526-SM-DPRXT	0.636506861898536
GTEX-1QW4Y-0726-SM-DTX8E	0.713339983372016
GTEX-1R7EU-1126-SM-EAZ4M	0.556791144434739
GTEX-1R9K5-1026-SM-EAZ4F	0.581690186863414
GTEX-1RAZR-1526-SM-EAZ4U	0.569348254298648
GTEX-1RB15-1026-SM-E9U6V	0.560919181077254
GTEX-1RMOY-1126-SM-EV79E	0.528670894872018
GTEX-1RQEC-2126-SM-DPS15	0.490326458200488
GTEX-1S3DN-1526-SM-EVYCB	0.691990664136994
GTEX-1S82Z-1726-SM-E6CHZ	0.638307477365899
GTEX-1S831-1126-SM-EWROI	0.710695021450855
GTEX-NFK9-1526-SM-3LK7B	0.566834812398115
GTEX-O5YV-1926-SM-EV797	0.619670555940825
GTEX-O5YW-1526-SM-3MJGL	0.559906452137091
GTEX-OHPK-1526-SM-3MJGM	0.616775779245269
GTEX-OHPM-1526-SM-EV796	0.526193349722578
GTEX-OIZF-1526-SM-2I5GR	0.501157933977658
GTEX-OIZH-1526-SM-3NB1J	0.675789967142363
GTEX-OOBJ-1526-SM-3NB1Q	0.609692262334034
GTEX-OXRK-1626-SM-3NB17	0.539935961122182
GTEX-OXRL-1526-SM-E6CHQ	0.485372885271339
GTEX-P4PP-1526-SM-3P61M	0.576073924151138
GTEX-P4PQ-1526-SM-3NMCK	0.703797095206203
GTEX-P4QT-1526-SM-3NMCT	0.673295944486175
GTEX-P78B-1826-SM-3P5YX	0.611143507776503
GTEX-PLZ5-1226-SM-EXOHA	0.585450216133251
GTEX-PLZ6-0826-SM-3P61K	0.67930076361096
GTEX-POMQ-0826-SM-3P61H	0.645269597162951
GTEX-PW2O-1226-SM-48TCH	0.520481962980223
GTEX-PWCY-0926-SM-48TD7	0.573968307527864
GTEX-PWN1-1526-SM-48TDA	0.638771145195376
GTEX-PX3G-1526-SM-48U11	0.48990909046021
GTEX-Q2AH-1126-SM-48TZM	0.633734776264129
GTEX-Q2AI-0826-SM-48TZO	0.60291201282221
GTEX-Q734-1026-SM-48U16	0.538828270625533
GTEX-QCQG-0526-SM-48U2A	0.629654442856101
GTEX-QDT8-2026-SM-EZ6LS	0.710914638958455
GTEX-QDVJ-1426-SM-48U1Y	0.601404291339987
GTEX-QDVN-1226-SM-48TZ5	0.646121129862133
GTEX-QLQ7-0826-SM-447B3	0.583428904004849
GTEX-QLQW-0726-SM-447AA	0.512710031081471
GTEX-QMRM-1126-SM-447BN	0.606498771308692
GTEX-QV31-0626-SM-447C5	0.558527586504455
GTEX-QV44-1226-SM-CJI1S	0.521193335622689
GTEX-QXCU-1926-SM-48FE4	0.583266279814589
GTEX-R53T-1226-SM-48FCT	0.55989008315728
GTEX-R55C-1026-SM-48FCM	0.681118800522246
GTEX-R55D-1526-SM-48FEJ	0.663885534769125
GTEX-R55G-1126-SM-48FDG	0.705833837451194
GTEX-RM2N-0826-SM-48FD3	0.573028351481057
GTEX-RTLS-2626-SM-46MUJ	0.571321406365209
GTEX-RU1J-0526-SM-46MUT	0.690017545023227
GTEX-RUSQ-1126-SM-EAZAU	0.723017773538552
GTEX-RWS6-0926-SM-47JXE	0.484535807294406
GTEX-S341-0626-SM-4AD5T	0.591145653833631
GTEX-S3XE-1026-SM-4AD4O	0.583933693441173
GTEX-S4P3-0726-SM-4AD57	0.695220661010421
GTEX-S4Q7-0726-SM-4AD5F	0.587032418970783
GTEX-S4UY-1626-SM-4AD55	0.564414606680918
GTEX-S4Z8-1226-SM-4AD6W	0.574938933186206
GTEX-S7SF-0626-SM-4AD4V	0.680703052723998
GTEX-S95S-0826-SM-4B64N	0.53437346027399
GTEX-SNMC-0626-SM-4DM6H	0.611533153242238
GTEX-SNOS-0826-SM-4DM5N	0.622011737829694
GTEX-SUCS-0926-SM-4DM4Z	0.551644439334301
GTEX-T5JC-1926-SM-4DM6Q	0.644186413839501
GTEX-T5JW-0926-SM-4DM5K	0.532460366506436
GTEX-T6MO-0726-SM-4DM58	0.580016707519841
GTEX-T8EM-1226-SM-4DM5J	0.692311585208037
GTEX-TKQ1-0526-SM-4DXTG	0.691199638586097
GTEX-TKQ2-0926-SM-4DXU5	0.710158225006802
GTEX-TMMY-1626-SM-4DXTY	0.661303819149074
GTEX-U3ZN-2026-SM-4DXUC	0.548575256559651
GTEX-U4B1-1026-SM-4DXT1	0.723251726594806
GTEX-UJHI-1026-SM-4IHJP	0.707513402635783
GTEX-UJMC-1226-SM-4IHLI	0.568345410667228
GTEX-UPK5-2126-SM-4JBJK	0.673509391391041
GTEX-V1D1-1726-SM-4JBHB	0.498134744714636
GTEX-V955-1326-SM-4JBHR	0.591545414714681
GTEX-VJYA-1026-SM-4KL21	0.51875714503051
GTEX-W5WG-1726-SM-4LMI5	0.496941019305994
GTEX-WEY5-1226-SM-4LMIQ	0.576769981295095
GTEX-WFG7-1326-SM-4LMK1	0.577561683752813
GTEX-WFG8-1326-SM-4LVN3	0.629282136756824
GTEX-WFJO-1126-SM-4LVLZ	0.701164918539109
GTEX-WFON-1126-SM-4LVMA	0.476811763726166
GTEX-WH7G-1526-SM-4LVMX	0.705067225163303
GTEX-WHPG-0426-SM-4M1XW	0.682323180586065
GTEX-WHSB-1226-SM-4M1XR	0.578710025358811
GTEX-WHWD-1426-SM-4OORU	0.557395747006098
GTEX-WRHK-0626-SM-4MVOE	0.564850473090429
GTEX-WXYG-1626-SM-4ONCR	0.54870668912634
GTEX-WY7C-1726-SM-4ONCC	0.624771954620558
GTEX-WYJK-2526-SM-4ONDF	0.54259546264485
GTEX-WYVS-1326-SM-4ONCQ	0.533345908230039
GTEX-WZTO-2126-SM-4PQYW	0.601774385754804
GTEX-X15G-1126-SM-4PQZG	0.495284477340872
GTEX-XAJ8-0326-SM-47JYI	0.701529816327181
GTEX-XBED-1226-SM-4AT5V	0.577577226890912
GTEX-XBEW-1826-SM-4RTWX	0.58018229382302
GTEX-XMK1-1526-SM-EYYVO	0.600755384045895
GTEX-XPVG-1526-SM-4B66C	0.660137580188152
GTEX-XQ8I-2026-SM-4BOOL	0.61337029776545
GTEX-XUZC-0726-SM-4BOPH	0.535482908213892
GTEX-XV7Q-1326-SM-4BRWM	0.663966283641035
GTEX-XXEK-0826-SM-4BRWG	0.531513233913233
GTEX-Y114-1226-SM-4TT88	0.681268354472772
GTEX-Y3I4-1626-SM-4TT7W	0.557492240361822
GTEX-Y3IK-1426-SM-4YCES	0.607730927255522
GTEX-Y5LM-1326-SM-5RQIS	0.656430837933354
GTEX-Y5V6-1326-SM-4VDTF	0.448614746399719
GTEX-Y8E4-1526-SM-4WWDI	0.580212118423507
GTEX-Y8LW-0826-SM-4WWDO	0.515329335053024
GTEX-Y9LG-1026-SM-5IFJN	0.602412099482266
GTEX-YB5E-1126-SM-664NU	0.567049369024507
GTEX-YEC3-1426-SM-D4P1S	0.656657952025663
GTEX-YEC4-1426-SM-5IFHS	0.568678798507523
GTEX-YFCO-0826-SM-5LUAG	0.566123167366777
GTEX-YJ8A-1526-SM-5P9FT	0.587764013088702
GTEX-ZA64-0826-SM-5HL9U	0.54664306469725
GTEX-ZAB4-1526-SM-5CVN7	0.549953904284168
GTEX-ZDYS-1926-SM-5HL59	0.521639766845389
GTEX-ZE7O-3026-SM-51MS4	0.585723718137265
GTEX-ZEX8-1626-SM-4WKG7	0.476801661063946
GTEX-ZF29-1526-SM-4WKF7	0.550586110209725
GTEX-ZF2S-1426-SM-57WET	0.528731026544235
GTEX-ZGAY-1626-SM-DNZZ3	0.512684458006797
GTEX-ZLFU-1326-SM-DO11R	0.58588647686897
GTEX-ZLV1-0826-SM-DO11P	0.511912641593064
GTEX-ZLWG-1526-SM-DO12F	0.586932377581297
GTEX-ZP4G-1226-SM-4WWCJ	0.556905624507557
GTEX-ZPIC-2026-SM-57WG3	0.702555290545876
GTEX-ZPU1-1626-SM-4WWB2	0.501441251277349
GTEX-ZQUD-0826-SM-57WDQ	0.568342034989377
GTEX-ZT9W-1526-SM-4YCDE	0.518975221422734
GTEX-ZTX8-0426-SM-59HLG	0.706975571426813
GTEX-ZV6S-0926-SM-57WGB	0.686576945500562
GTEX-ZV7C-1626-SM-5NQ7E	0.555941218564861
GTEX-ZVP2-1626-SM-5GU5D	0.577016909345412
GTEX-ZVT2-1626-SM-51MRC	0.526388163020394
GTEX-ZVT3-2126-SM-59HL2	0.593166941908269
GTEX-ZVZP-1726-SM-5GZWY	0.547475665567309
GTEX-ZXES-1426-SM-5NQ8S	0.538899181503877
GTEX-ZY6K-0726-SM-5A5L8	0.560097955531668
GTEX-ZYFG-1326-SM-5GICJ	0.519974144594349
GTEX-ZYVF-2726-SM-5GID4	0.675422368577895
GTEX-ZYY3-1726-SM-5EGH3	0.550749865905655
GTEX-ZZ64-0426-SM-5E43F	0.541159922259554
GTEX-ZZPU-1426-SM-5GZZ6	0.578509585760023
