## Additional file 6 for "Transcriptome diversity is a systematic source of bias in RNA-sequencing data": gtex_Testis.txt

sample_id	transcriptome_diversity
GTEX-111CU-1726-SM-5EGHM	0.720295997676015
GTEX-111FC-1926-SM-5GZYC	0.667954355551334
GTEX-111VG-1926-SM-5GIDO	0.730293251162106
GTEX-111YS-2026-SM-5EGGL	0.697739816871407
GTEX-117XS-2026-SM-5GID1	0.733188424827286
GTEX-117YW-1526-SM-5EGGP	0.705684137574631
GTEX-117YX-2026-SM-5GIEF	0.673928685428373
GTEX-11DXY-0226-SM-5H123	0.694242721659699
GTEX-11DXZ-2126-SM-59881	0.718288175796912
GTEX-11EI6-2226-SM-5EGJM	0.744817335734018
GTEX-11EQ8-1426-SM-5EGJR	0.743825864110616
GTEX-11EQ9-1926-SM-5PNVV	0.733069310269673
GTEX-11GS4-2026-SM-5N9CP	0.769568323050231
GTEX-11LCK-2326-SM-5HL53	0.674893575760555
GTEX-11NSD-1026-SM-5N9BE	0.716428588198972
GTEX-11NUK-2626-SM-5A5MB	0.680201795065454
GTEX-11NV4-1726-SM-5N9FC	0.745392161552353
GTEX-11O72-0726-SM-5P9GO	0.732438456066744
GTEX-11OF3-1826-SM-5987N	0.711429584387492
GTEX-11ONC-2226-SM-5HL6D	0.649236585935537
GTEX-11P7K-1026-SM-5HL6Y	0.721900706280332
GTEX-11P82-1526-SM-5BC5M	0.657778662517787
GTEX-11TT1-2226-SM-5GU6B	0.736221010929268
GTEX-11TUW-2226-SM-5EQL9	0.662280637428696
GTEX-11WQC-2326-SM-5EQKE	0.751118069978201
GTEX-11WQK-2826-SM-5EQKH	0.665113152331185
GTEX-11ZUS-2726-SM-5FQUA	0.713445643313735
GTEX-1212Z-0326-SM-5FQSJ	0.721078224989052
GTEX-12696-0226-SM-5EGL3	0.711342373288054
GTEX-12BJ1-1326-SM-5BC5P	0.680214842672632
GTEX-12C56-1426-SM-5FQSW	0.68888755153558
GTEX-12WSH-0326-SM-5GCNH	0.734270697675258
GTEX-12WSI-2126-SM-5GCMV	0.705294979141073
GTEX-12WSL-2326-SM-5DUXQ	0.737002405263735
GTEX-12WSM-1326-SM-5GCP9	0.748039664726477
GTEX-12ZZY-0126-SM-5LZV2	0.744482146123943
GTEX-13111-1526-SM-5EGJX	0.68994205298521
GTEX-13112-0226-SM-5P9IV	0.730526305956871
GTEX-131XE-0426-SM-5IJF4	0.735872530940547
GTEX-132QS-1226-SM-5P9GD	0.749111260552911
GTEX-1339X-1926-SM-5PNVP	0.669533101286072
GTEX-1399Q-2826-SM-5IJEZ	0.768355886546407
GTEX-1399R-1626-SM-5P9GG	0.734534824853418
GTEX-1399T-1526-SM-5P9J6	0.699283685300807
GTEX-139T6-1226-SM-5IFFC	0.687510112313183
GTEX-139TS-1726-SM-5IJG5	0.758569349436018
GTEX-139TT-2226-SM-5LZWO	0.765592434449875
GTEX-13FHP-2826-SM-5IJFW	0.703261683728301
GTEX-13FLW-2126-SM-5N9FD	0.681103660011697
GTEX-13FTW-1326-SM-5LZZD	0.689196894791046
GTEX-13N1W-2626-SM-5IJEP	0.752447147842137
GTEX-13N2G-0126-SM-5N9DV	0.747562699703063
GTEX-13NYB-2226-SM-5MR58	0.720864104052943
GTEX-13NZA-2526-SM-5IJFX	0.72514372901999
GTEX-13NZB-2026-SM-5MR4M	0.749188909870136
GTEX-13O1R-0726-SM-5IJEI	0.684087656467418
GTEX-13O21-1226-SM-5J2MK	0.710501055112061
GTEX-13O61-2026-SM-5J2M6	0.734573419001351
GTEX-13OVH-0726-SM-5N9BU	0.666160295168482
GTEX-13OVK-2226-SM-6LPJY	0.697110587536264
GTEX-13OVL-0426-SM-5IFG6	0.737633071708669
GTEX-13OW5-2526-SM-5L3I1	0.703143269308051
GTEX-13OW6-0126-SM-5IJGM	0.707520759434026
GTEX-13OW8-0526-SM-5KM24	0.639710730849582
GTEX-13QJ3-0226-SM-5S2PU	0.65923584546555
GTEX-13VXU-0726-SM-5J2O7	0.767378470144131
GTEX-144GL-0726-SM-5LU4P	0.732489441701866
GTEX-144GM-0426-SM-5Q5C8	0.734588145975191
GTEX-144GN-1626-SM-5Q5BU	0.699647947031677
GTEX-145LT-0426-SM-5LUAP	0.741810688592386
GTEX-145MF-1726-SM-5LU9H	0.683901032166058
GTEX-145MH-2326-SM-5O9AW	0.70537726385726
GTEX-145MO-0126-SM-5S2QU	0.772658830524739
GTEX-14753-0626-SM-5Q5CY	0.705811866133014
GTEX-147F4-0626-SM-5LUAK	0.663076911058927
GTEX-147GR-0626-SM-5S2PK	0.725554211916197
GTEX-147JS-0126-SM-5S2TW	0.708650873194367
GTEX-14A5H-0626-SM-5TDCO	0.669764315350984
GTEX-14A6H-2326-SM-5Q5B5	0.699442943799145
GTEX-14ABY-0626-SM-5Q5C9	0.728637856978775
GTEX-14B4R-1026-SM-5TDDS	0.693780854549322
GTEX-14BIL-2226-SM-73KWF	0.738166536011625
GTEX-14C38-0126-SM-5YY9V	0.724817753193521
GTEX-14C39-0526-SM-664OF	0.733655466152958
GTEX-14C5O-2326-SM-73KYU	0.725288242117362
GTEX-14DAR-1126-SM-793AT	0.747668838404914
GTEX-14E1K-1926-SM-73KWS	0.762359621187169
GTEX-14E6E-1026-SM-664N9	0.733962286379997
GTEX-14E7W-0726-SM-664OK	0.686826372444507
GTEX-14PHX-1426-SM-69LPP	0.615844997362576
GTEX-14PJ2-2026-SM-6AJAQ	0.746113744978516
GTEX-14PJ3-1626-SM-664O5	0.689703749662325
GTEX-14PJ4-1726-SM-664OC	0.694697798851111
GTEX-14PJN-1626-SM-68727	0.68036066732239
GTEX-15G19-1326-SM-6LPIR	0.753769470927017
GTEX-15RIE-0626-SM-6M47G	0.725184274376
GTEX-15RIF-1826-SM-6M469	0.729148299485996
GTEX-15RJ7-1826-SM-7KUMJ	0.675992662211988
GTEX-15SHV-1926-SM-6LPI1	0.708405331901895
GTEX-15SKB-0326-SM-6M477	0.662802276034277
GTEX-16AAH-1626-SM-7EWE2	0.685266769738604
GTEX-16MTA-1126-SM-6LPJA	0.688973990578211
GTEX-16XZZ-0626-SM-6M47T	0.677971626380136
GTEX-16YQH-1826-SM-6LPJW	0.77661634234006
GTEX-16Z82-2726-SM-7KULV	0.714261991998226
GTEX-17EVP-2426-SM-7IGNK	0.726654828427557
GTEX-17F9E-1626-SM-7EWDB	0.674981423254261
GTEX-17GQL-1726-SM-718B8	0.716732090982068
GTEX-17HGU-0726-SM-7DUFN	0.726648112632509
GTEX-17HHE-1226-SM-793C6	0.72196996851454
GTEX-17HHY-0726-SM-7IGM6	0.744460396210128
GTEX-17HII-0126-SM-7KFSS	0.74720930640805
GTEX-17KNJ-1126-SM-7KFT6	0.735475000806031
GTEX-17MF6-2726-SM-7IGMZ	0.699004664369792
GTEX-17MFQ-0826-SM-793C8	0.745845399782984
GTEX-183FY-1926-SM-7KFRI	0.749447213481381
GTEX-18465-1526-SM-7KFTV	0.757617451754334
GTEX-18A66-0726-SM-72D77	0.738312770186773
GTEX-18A67-1826-SM-7KFT7	0.714743818202744
GTEX-18A6Q-2626-SM-7KFT3	0.770586401706266
GTEX-18A7B-1526-SM-7KFTH	0.778112634131901
GTEX-18D9B-2726-SM-72D73	0.733384876691622
GTEX-18QFQ-1926-SM-72D5H	0.694180116253469
GTEX-1A3MV-0726-SM-72D5M	0.751001200210459
GTEX-1A3MX-1026-SM-731F8	0.760643167171356
GTEX-1AX8Z-2826-SM-73KTZ	0.632164159327455
GTEX-1AX9I-1826-SM-72D5I	0.757105653170738
GTEX-1AX9J-1226-SM-72D6P	0.742722433800519
GTEX-1AX9K-1826-SM-731CY	0.739881887919713
GTEX-1AYCT-1026-SM-79ONR	0.683452243682388
GTEX-1B8KE-1426-SM-7EWEL	0.722267944029409
GTEX-1B8KZ-1826-SM-73KVJ	0.655868782008497
GTEX-1B8L1-2326-SM-9JGGA	0.69220970344035
GTEX-1B8SF-2926-SM-731DL	0.764969930629325
GTEX-1B996-2326-SM-731EC	0.748937433821324
GTEX-1BAJH-0726-SM-7IGMF	0.679128800197819
GTEX-1C4CL-1926-SM-731DY	0.754437393333656
GTEX-1C64N-2826-SM-7IGP5	0.698546280523492
GTEX-1C64O-2126-SM-7IGPB	0.718264702615668
GTEX-1C6VR-1526-SM-7MKG9	0.710816307288315
GTEX-1C6VS-1126-SM-7EWEW	0.662632314507202
GTEX-1CAMR-1526-SM-79OLP	0.719932500804741
GTEX-1CB4F-2126-SM-7MXUL	0.752199794520882
GTEX-1CB4G-2426-SM-7DUGM	0.752511252879075
GTEX-1CB4I-0926-SM-7MKFY	0.675940401432549
GTEX-1E1VI-1026-SM-7MKGQ	0.692474158779943
GTEX-1E2YA-2826-SM-7EPIN	0.668481602135568
GTEX-1EH9U-2626-SM-7IGQN	0.697752128940832
GTEX-1EKGG-2726-SM-79OOD	0.709155289056291
GTEX-1EMGI-0626-SM-7MXUS	0.736838002916184
GTEX-1EN7A-2226-SM-7MXU6	0.728246468577773
GTEX-1EU9M-1626-SM-7EWF2	0.723317958970866
GTEX-1F6I4-1426-SM-7MXU3	0.721343288686572
GTEX-1F6IF-0526-SM-7MKHD	0.742868862086948
GTEX-1F75A-2826-SM-7MXTS	0.68575431307655
GTEX-1GF9V-0626-SM-7MXU1	0.714082876576438
GTEX-1GF9W-2126-SM-7MXUX	0.746201050946367
GTEX-1GL5R-0826-SM-9KNTS	0.669331977464542
GTEX-1GMR2-0726-SM-7MXVK	0.653116949404394
GTEX-1GMR3-1726-SM-9JGGQ	0.721610429025652
GTEX-1GMRU-0626-SM-7MKH2	0.775930050581299
GTEX-1GN1V-1826-SM-9JGGD	0.682978879822087
GTEX-1GN2E-0126-SM-9OSW8	0.743885026618988
GTEX-1GN73-1726-SM-9JGFR	0.642772213769561
GTEX-1GPI7-1426-SM-9JGGR	0.721748422110848
GTEX-1GTWX-2226-SM-9JGHD	0.702927536216901
GTEX-1GZ4I-2726-SM-9JGG9	0.684142021693687
GTEX-1H11D-1626-SM-9JGHM	0.733664187817364
GTEX-1H1DG-2726-SM-9JGI1	0.626522995268102
GTEX-1H1E6-0626-SM-9OSWF	0.694024790955963
GTEX-1H1ZS-2826-SM-9OSXS	0.644560923327913
GTEX-1H4P4-1926-SM-9WPOO	0.725540952278214
GTEX-1HB9E-1926-SM-D4P34	0.668308449827772
GTEX-1HBPN-2226-SM-9WPNR	0.711091780060489
GTEX-1HCVE-2826-SM-9WPPI	0.702515637351511
GTEX-1HKZK-1926-SM-9WPPK	0.737006550534793
GTEX-1HSEH-0726-SM-B2LXD	0.73192963966211
GTEX-1HSKV-1826-SM-CNPPM	0.666455382074168
GTEX-1HSMO-2426-SM-A9G24	0.652742264489278
GTEX-1HSMQ-1726-SM-B2LXZ	0.733622796109717
GTEX-1HUB1-2026-SM-A96S8	0.742184654017099
GTEX-1I1GP-2426-SM-B2LXK	0.698729827534083
GTEX-1I1GS-1826-SM-C1YS8	0.646644542669116
GTEX-1I1GU-0726-SM-ARU7H	0.732670320029934
GTEX-1I1GV-2526-SM-B2LXL	0.732269414335824
GTEX-1I6K7-2426-SM-AHZ2I	0.722139380981072
GTEX-1ICLY-2926-SM-C1YS5	0.723084471788238
GTEX-1IDJF-2226-SM-AHZ2T	0.710137633660881
GTEX-1IDJH-2326-SM-D4P2K	0.702355988130541
GTEX-1IKJJ-2126-SM-C1YQU	0.714406481945249
GTEX-1IL2U-0126-SM-CNPQ5	0.6920535667859
GTEX-1IOXB-1526-SM-A96T6	0.664795479761903
GTEX-1IY9M-2526-SM-C1YQF	0.727247384691832
GTEX-1J1R8-1326-SM-CE6TC	0.720075057574227
GTEX-1J8Q3-0726-SM-AHZ3W	0.698887474161351
GTEX-1JJ6O-0526-SM-AHZ3G	0.679575344536883
GTEX-1JJEA-1926-SM-AHZ41	0.735106363984664
GTEX-1JK1U-0726-SM-C1YPZ	0.742842296864937
GTEX-1JKYN-1026-SM-CGQG4	0.648934063561065
GTEX-1JKYR-1626-SM-AHZ3L	0.65382454180754
GTEX-1JMLX-0726-SM-AHZ3M	0.725566073147604
GTEX-1JMQJ-0726-SM-CXZJJ	0.740511448496023
GTEX-1JMQK-2726-SM-CNNPI	0.638111371419646
GTEX-1JN6P-2826-SM-CXZJK	0.728863983525313
GTEX-1K2DA-1326-SM-CGQGP	0.641339628409294
GTEX-1K2DU-2226-SM-CXZJY	0.678825526993901
GTEX-1KANA-1626-SM-CXZL2	0.727324725535158
GTEX-1KANB-2126-SM-DHXJV	0.727450145190523
GTEX-1KD4Q-2126-SM-EV7A6	0.748585461353521
GTEX-1KD5A-1826-SM-DHXJI	0.693654531972396
GTEX-1KWVE-1126-SM-DHXJY	0.732694826281766
GTEX-1KXAM-1826-SM-D3LAF	0.675198682694569
GTEX-1L5NE-1626-SM-DHXKW	0.708897384222492
GTEX-1LB8K-2326-SM-DHXJL	0.719573453870331
GTEX-1LBAC-1826-SM-D3L9X	0.73848267809637
GTEX-1LG7Y-2326-SM-EVR56	0.711504986421483
GTEX-1LSNL-2426-SM-DHXKO	0.67544565635453
GTEX-1LSVX-2126-SM-EV7A9	0.718949983404638
GTEX-1LVA9-2826-SM-EAZ5D	0.74302193421872
GTEX-1M5QR-2626-SM-EV7AV	0.736217538056305
GTEX-1MA7X-1526-SM-DHXJF	0.721458440451994
GTEX-1MCQQ-2326-SM-DLHBX	0.733655511591638
GTEX-1MJK2-1326-SM-EV7A4	0.750456031639048
GTEX-1N2EE-0826-SM-E6CRI	0.76155819220842
GTEX-1NHNU-1526-SM-E6CP2	0.744604329505619
GTEX-1O97I-2426-SM-DPRZ2	0.68551413657459
GTEX-1OKEX-1926-SM-E6CP7	0.680466638273884
GTEX-1PDJ9-1426-SM-DPRYW	0.735270879853184
GTEX-1PIGE-1626-SM-DPRZE	0.74371768128107
GTEX-1PIIG-0526-SM-E6CQM	0.763555718391974
GTEX-1PPGY-0726-SM-EXOJ7	0.793664147527018
GTEX-1PPH8-1226-SM-DPRXO	0.716069885102898
GTEX-1QAET-1926-SM-DPRZG	0.740290855633607
GTEX-1QMI2-2826-SM-DPRXR	0.728702923720411
GTEX-1QP29-0426-SM-EVR3Y	0.744053242388453
GTEX-1QP2A-1626-SM-E6CPO	0.724881335418855
GTEX-1QP6S-0826-SM-E6CPP	0.729902249349536
GTEX-1QP9N-1326-SM-DPRZN	0.738771632644746
GTEX-1R7EU-1726-SM-DTX9M	0.722972807615072
GTEX-1R9K5-2326-SM-DPRZC	0.738590411623769
GTEX-1RAZA-2126-SM-EVR4A	0.735034547589644
GTEX-1RAZQ-1126-SM-EAZ4S	0.75096730173378
GTEX-1RAZR-2226-SM-E6CRG	0.688447056522493
GTEX-1RB15-1926-SM-EV79J	0.667079357537543
GTEX-1RQED-1626-SM-EAZ55	0.733162683812994
GTEX-1S5VW-2626-SM-EVR4W	0.703051117920299
GTEX-1S831-2026-SM-EXOJP	0.74863398197168
GTEX-N7MS-0126-SM-3TW8O	0.726565683290449
GTEX-NFK9-0126-SM-3LK5H	0.701935390258836
GTEX-O5YT-2126-SM-3MJGD	0.709464124573009
GTEX-OHPM-2126-SM-3LK75	0.731835044866198
GTEX-OIZF-2126-SM-7P8R2	0.729984077842284
GTEX-OIZG-0126-SM-E9TI2	0.698359444411269
GTEX-OIZH-2126-SM-3NB1P	0.774937823417191
GTEX-OIZI-0126-SM-3NB13	0.674689502225338
GTEX-OOBJ-2126-SM-3NB1N	0.727321850325277
GTEX-OOBK-2126-SM-3LK5T	0.735342098050618
GTEX-OXRL-2126-SM-3NM98	0.754117648053531
GTEX-P4QS-2126-SM-3NMCF	0.717667707118334
GTEX-PLZ5-1526-SM-3P5ZX	0.662235447806727
GTEX-PLZ6-1226-SM-3P5ZS	0.716454443966981
GTEX-PVOW-2126-SM-EZ6LN	0.72452072569158
GTEX-PW2O-1426-SM-48TCD	0.731451372049479
GTEX-Q2AH-1526-SM-48TZG	0.736642034832223
GTEX-Q2AI-1226-SM-48U14	0.735743443856162
GTEX-QEG4-0126-SM-48TZE	0.738340521362451
GTEX-QEG5-0126-SM-CMKFD	0.726721850672474
GTEX-QLQ7-1426-SM-4R1JX	0.708150547490079
GTEX-QLQW-1026-SM-447A9	0.724140873021962
GTEX-QMRM-1526-SM-4R1K6	0.692063332950423
GTEX-QV31-1126-SM-CKZNA	0.726718868475523
GTEX-QV44-1726-SM-4R1KG	0.703128120145372
GTEX-R55C-1426-SM-48FED	0.710402803656607
GTEX-R55D-0126-SM-48FEL	0.720503630167809
GTEX-R55E-0726-SM-48FCZ	0.726327725863507
GTEX-REY6-0126-SM-48FDT	0.734279676104747
GTEX-RM2N-1326-SM-48FCW	0.759600202885228
GTEX-RN64-2326-SM-48FDW	0.672733374124452
GTEX-RUSQ-2126-SM-47JXK	0.708881657601404
GTEX-RVPV-1126-SM-EAZAV	0.689780073379333
GTEX-RWSA-2426-SM-47JXR	0.692672232984289
GTEX-S33H-0126-SM-4AD62	0.735781729781544
GTEX-S3XE-1526-SM-4AD5A	0.73168318589737
GTEX-S4Q7-1226-SM-4AD5I	0.75160815123271
GTEX-S4Z8-2126-SM-4AD5H	0.66552183754592
GTEX-S7PM-0626-SM-4AD4Q	0.72647701052528
GTEX-S7SE-0326-SM-4AT5Q	0.751342583197316
GTEX-S95S-1126-SM-4B64E	0.70651763790944
GTEX-SNMC-1026-SM-4DM7K	0.741528562217612
GTEX-SNOS-1126-SM-4DM67	0.741550287096292
GTEX-SUCS-1326-SM-4DM5T	0.730008278893362
GTEX-T5JC-0726-SM-4DM55	0.725503994777737
GTEX-T6MN-2026-SM-4DM7L	0.747604033568784
GTEX-T8EM-0126-SM-4DM5R	0.759028431666434
GTEX-TKQ1-0926-SM-4DXU2	0.734213321721333
GTEX-TKQ2-1526-SM-4DXUN	0.744688997951523
GTEX-U3ZH-1526-SM-4DXV1	0.707691060643749
GTEX-U3ZM-1626-SM-4DXSK	0.723338020633691
GTEX-U4B1-1526-SM-4DXSL	0.756318685418622
GTEX-U8T8-1126-SM-4DXUE	0.737301388982171
GTEX-U8XE-0126-SM-4E3I3	0.714796716492455
GTEX-UPJH-0126-SM-4IHLL	0.746830718100446
GTEX-V1D1-2126-SM-4JBH4	0.734904922961232
GTEX-V955-1926-SM-4KL1L	0.707427990031983
GTEX-VJYA-1426-SM-4KL1Y	0.702161064584484
GTEX-WFG8-1926-SM-4LVM1	0.721854627476434
GTEX-WFON-2026-SM-4LVMW	0.685176054095339
GTEX-WH7G-1926-SM-4LVMM	0.701711013978231
GTEX-WHSB-2126-SM-4M1XF	0.713512743379126
GTEX-WHSE-0426-SM-4M1XO	0.74513134066437
GTEX-WK11-0326-SM-4OOS6	0.74959255406657
GTEX-WOFM-1126-SM-4OOSB	0.689596551624903
GTEX-WQUQ-0326-SM-EWRM7	0.731319014215823
GTEX-WVLH-2626-SM-4MVNV	0.739395449019528
GTEX-WY7C-2226-SM-4ONCS	0.673928398445897
GTEX-WYJK-1826-SM-4ONDM	0.744048952777592
GTEX-WZTO-0326-SM-4PQYZ	0.699133261369822
GTEX-X261-2326-SM-4PQYU	0.701046871170431
GTEX-X3Y1-2626-SM-4PQZI	0.737559454008982
GTEX-X5EB-2026-SM-4E3KA	0.708301326282701
GTEX-XAJ8-1326-SM-47JYT	0.708581112625511
GTEX-XBEC-0126-SM-4GIDT	0.732561948902708
GTEX-XBED-2026-SM-4AT5D	0.757730390253054
GTEX-XGQ4-2026-SM-4AT6G	0.734887616507668
GTEX-XK95-2726-SM-4V6G6	0.659480487900878
GTEX-XLM4-1526-SM-4AT6D	0.711923632433904
GTEX-XMK1-2026-SM-4B65K	0.71197944236052
GTEX-XPT6-1626-SM-4B655	0.696803348241559
GTEX-XPVG-2226-SM-4B65U	0.67336262151572
GTEX-XQ3S-2726-SM-4BOP2	0.734179910710628
GTEX-Y111-2426-SM-4TT23	0.728119582213095
GTEX-Y3I4-2026-SM-4TT6Z	0.711815468646161
GTEX-Y5V6-1726-SM-4VDSZ	0.707956254909692
GTEX-Y8E4-2226-SM-5LU94	0.673920344127107
GTEX-Y9LG-1726-SM-4VBQE	0.646704807729298
GTEX-YB5E-1926-SM-5IFIG	0.730700911403498
GTEX-YEC3-1726-SM-5IFIK	0.705015526498558
GTEX-YEC4-1526-SM-4W1YU	0.697065076419181
GTEX-YF7O-2026-SM-4W1YE	0.704936651865597
GTEX-YFCO-1726-SM-4W21S	0.690294381500069
GTEX-YJ89-0626-SM-4TT3Z	0.74322055132327
GTEX-Z93S-1726-SM-5HL8G	0.71813016822073
GTEX-ZA64-1626-SM-5CVME	0.71659839437703
GTEX-ZAB4-0126-SM-5CVMG	0.628841665591184
GTEX-ZAB5-2426-SM-5CVMW	0.725683474284814
GTEX-ZDTT-2026-SM-5K7TY	0.668529099656764
GTEX-ZDYS-1326-SM-5IJFF	0.722127039458028
GTEX-ZLFU-2026-SM-4WWG2	0.661966978506929
GTEX-ZPU1-2126-SM-57WED	0.721099600114279
GTEX-ZQUD-2026-SM-51MSM	0.704911494455438
GTEX-ZT9W-2226-SM-57WFU	0.702224611430091
GTEX-ZT9X-1426-SM-5DUX1	0.717228224142385
GTEX-ZTSS-1526-SM-51MTC	0.745438724448754
GTEX-ZTX8-1126-SM-51MRM	0.686889698405228
GTEX-ZUA1-2726-SM-59HLJ	0.723540394569564
GTEX-ZV7C-2026-SM-5NQ8F	0.758724692739928
GTEX-ZVTK-0126-SM-57WDG	0.750022441021758
GTEX-ZVZP-2226-SM-57WBF	0.721245790294578
GTEX-ZYFC-0126-SM-5GIEH	0.71715633807567
GTEX-ZYT6-2726-SM-5GICP	0.72686500439806
GTEX-ZZ64-1126-SM-5GZXY	0.707267498010907
