## Additional file 6 for "Transcriptome diversity is a systematic source of bias in RNA-sequencing data": gtex_Thyroid.txt

sample_id	transcriptome_diversity
GTEX-111CU-0226-SM-5GZXC	0.696520768050799
GTEX-111FC-1026-SM-5GZX1	0.725739821690521
GTEX-111VG-0526-SM-5N9BW	0.604346089934437
GTEX-111YS-0726-SM-5GZY8	0.660248588150102
GTEX-1122O-0226-SM-5N9DA	0.629794303889527
GTEX-1128S-0126-SM-5H12S	0.750873147864397
GTEX-113JC-0126-SM-5EGJW	0.740389445359543
GTEX-117XS-0526-SM-5987Q	0.749715684499625
GTEX-117YW-0126-SM-5EGGN	0.717864478389485
GTEX-117YX-1226-SM-5H11S	0.685278424801405
GTEX-1192W-0126-SM-5EGGS	0.732280581386986
GTEX-1192X-1126-SM-5EGGU	0.780322682731992
GTEX-11DXX-0226-SM-5P9HL	0.656696274212532
GTEX-11DXY-0426-SM-5H12R	0.747445742296439
GTEX-11DXZ-0926-SM-5N9CG	0.750853444875208
GTEX-11DYG-0826-SM-5N9GH	0.786449605944474
GTEX-11DZ1-2726-SM-5A5KH	0.788602958749701
GTEX-11EI6-0726-SM-59866	0.77722155996429
GTEX-11EM3-0126-SM-5985K	0.686171076978867
GTEX-11EMC-0226-SM-5EGLP	0.739959814518142
GTEX-11EQ8-0826-SM-5N9FG	0.773855840548586
GTEX-11EQ9-0626-SM-5A5K1	0.660866271325809
GTEX-11GS4-0826-SM-5986J	0.732742683494203
GTEX-11GSO-0626-SM-5A5LW	0.764593818257003
GTEX-11GSP-0126-SM-5A5KU	0.680965687784844
GTEX-11I78-0526-SM-5986A	0.665703471334481
GTEX-11LCK-0526-SM-5A5M9	0.714023338854608
GTEX-11NSD-0126-SM-5987F	0.719641251769341
GTEX-11NUK-1026-SM-5HL5J	0.690902548009043
GTEX-11NV4-0626-SM-5N9BR	0.697922265809857
GTEX-11O72-2326-SM-5BC7H	0.779645873915082
GTEX-11OF3-0626-SM-5BC4Y	0.757446068716536
GTEX-11P7K-0226-SM-5986Z	0.700263200218234
GTEX-11P81-0126-SM-5HL5Y	0.71965425616912
GTEX-11P82-0226-SM-5HL4O	0.637715111738126
GTEX-11TT1-1126-SM-5P9GV	0.694735895754469
GTEX-11TTK-0826-SM-5N9EG	0.704497523582972
GTEX-11TUW-0226-SM-5LU8X	0.720356518984328
GTEX-11UD2-0626-SM-5GU6L	0.75115470506251
GTEX-11VI4-0226-SM-5GU6C	0.700330612982377
GTEX-11XUK-0226-SM-5EQLW	0.668629614563961
GTEX-11ZTS-1126-SM-5LU9X	0.626569153148526
GTEX-11ZTT-1026-SM-5EQKF	0.665259806047109
GTEX-11ZVC-0126-SM-5986G	0.727666651633723
GTEX-1211K-0726-SM-5FQUW	0.683340132815712
GTEX-1212Z-0426-SM-5FQT6	0.699660912517168
GTEX-12584-0826-SM-5FQSK	0.732931596745523
GTEX-12696-0326-SM-5EGL4	0.73745466375294
GTEX-1269C-0226-SM-5EGKS	0.682644029530772
GTEX-12BJ1-0426-SM-5FQSO	0.686537402657161
GTEX-12WSC-0826-SM-5EQ5Q	0.796706955853104
GTEX-12WSD-0926-SM-5GCNL	0.764081682891999
GTEX-12WSE-1226-SM-73KUF	0.760681686215224
GTEX-12WSG-0226-SM-5EGIF	0.680650796568133
GTEX-12WSH-0226-SM-5GCOG	0.803956732678428
GTEX-12WSJ-0326-SM-5GCMT	0.661391681801362
GTEX-12WSK-0926-SM-5CVNQ	0.688213832771871
GTEX-12WSL-0626-SM-5GCOY	0.75224816815698
GTEX-12WSN-0726-SM-5GCMS	0.685491843047588
GTEX-12ZZX-1226-SM-5EGHS	0.694408758447197
GTEX-12ZZY-0826-SM-5EQMT	0.741573521835449
GTEX-12ZZZ-1226-SM-59HK1	0.790262289106551
GTEX-13111-0226-SM-5EQ55	0.689374367271956
GTEX-13112-0326-SM-5P9IW	0.721066764473415
GTEX-13113-0126-SM-5LZVX	0.720168606571075
GTEX-1313W-0726-SM-5EGK1	0.761957541651443
GTEX-131XE-0126-SM-5LZVC	0.745434862820121
GTEX-131XF-1826-SM-5EGKG	0.716092973586734
GTEX-131XG-0226-SM-5IFG1	0.679449619213107
GTEX-131XH-0526-SM-5DUX7	0.779768559650695
GTEX-131YS-0726-SM-5P9G9	0.719467980207541
GTEX-132AR-1126-SM-5P9GA	0.727334958628916
GTEX-132NY-1026-SM-5P9IY	0.71482510824928
GTEX-132QS-0326-SM-5IJFN	0.697361087690986
GTEX-133LE-0326-SM-5P9G4	0.660832925404748
GTEX-1399R-0126-SM-5IFEV	0.699325420801853
GTEX-1399T-0126-SM-5KM15	0.706382968243652
GTEX-1399U-0326-SM-5P9G5	0.698972784570654
GTEX-139T6-0326-SM-5J2LY	0.694982919351651
GTEX-139TS-0126-SM-5K7XJ	0.760237511395779
GTEX-139UW-0126-SM-5KM1B	0.70959239700348
GTEX-139YR-1226-SM-5IFEU	0.750031765338772
GTEX-13CF3-0926-SM-5LZZC	0.706006617314906
GTEX-13D11-0226-SM-5LZXL	0.71273730882248
GTEX-13FH7-0126-SM-5KLZ1	0.712066144171725
GTEX-13FHO-0926-SM-5N9EW	0.748947616529751
GTEX-13FHP-0926-SM-5L3EC	0.764277885719687
GTEX-13FLV-0226-SM-5J2OF	0.682802619303443
GTEX-13FLW-0326-SM-5J2M4	0.772126543142127
GTEX-13FTW-0626-SM-5IFEX	0.700377899499716
GTEX-13FTY-0726-SM-5J2OH	0.766214732543734
GTEX-13FXS-0726-SM-5LZXJ	0.781693129749901
GTEX-13G51-1226-SM-5K7Z3	0.714131642264669
GTEX-13IVO-0926-SM-5KLZP	0.800804887138372
GTEX-13JVG-0926-SM-5IJE1	0.73259548475599
GTEX-13N11-1026-SM-5K7XQ	0.753607912161721
GTEX-13N1W-0826-SM-5MR5J	0.735175600253598
GTEX-13N2G-0726-SM-5MR38	0.731905661850642
GTEX-13NYB-0726-SM-5MR4J	0.740352207053767
GTEX-13NYC-2426-SM-5MR3K	0.768814871531553
GTEX-13NZ8-0226-SM-5J2OK	0.783997801671842
GTEX-13NZ9-1126-SM-5MR37	0.749014839240518
GTEX-13NZA-1026-SM-5MR48	0.733615424795754
GTEX-13O1R-0826-SM-5J2MB	0.746220816259087
GTEX-13O21-2226-SM-5MR3L	0.676859892786255
GTEX-13O3O-0926-SM-5KM1F	0.737135171908058
GTEX-13O3P-0726-SM-5J2OM	0.764649995390845
GTEX-13O3Q-0626-SM-5IJG1	0.752615293699637
GTEX-13O61-0226-SM-5KM52	0.693993591241084
GTEX-13OVG-0226-SM-5LU93	0.708991953164844
GTEX-13OVI-0826-SM-5KLZ8	0.661797389046104
GTEX-13OVJ-0626-SM-5J2O2	0.713518777260535
GTEX-13OVK-0226-SM-6M472	0.742064160107438
GTEX-13OW5-0626-SM-5J2N2	0.741556629044311
GTEX-13OW6-0726-SM-5L3FX	0.725474707774496
GTEX-13OW7-0826-SM-5L3EL	0.695989631547727
GTEX-13OW8-0126-SM-5IJE5	0.716900256564993
GTEX-13PDP-1026-SM-5L3FA	0.772949424996505
GTEX-13PL6-1026-SM-5L3E5	0.785254090563054
GTEX-13PVQ-0726-SM-5L3GI	0.723780628993006
GTEX-13PVR-0626-SM-5S2RC	0.697728512362952
GTEX-13QBU-0626-SM-5J2OG	0.66455757267842
GTEX-13QJ3-0926-SM-73KX5	0.799208690972271
GTEX-13QJC-0826-SM-5RQKC	0.686927750835606
GTEX-13RTJ-0326-SM-5YYAE	0.744223739337242
GTEX-13RTK-0326-SM-5RQHS	0.694871952731964
GTEX-13S86-1126-SM-5RQJX	0.659097658530197
GTEX-13U4I-0526-SM-5LU59	0.755401823907057
GTEX-13VXT-0626-SM-5SIA1	0.734409307312229
GTEX-13VXU-0826-SM-5KLZ2	0.753753923946966
GTEX-13W46-0926-SM-5LU3T	0.752568543714657
GTEX-13X6H-0526-SM-5LU4Q	0.679322677300247
GTEX-13X6J-0826-SM-5LU32	0.782427116724321
GTEX-13YAN-0926-SM-5O9C3	0.783108612735051
GTEX-144GL-1226-SM-5O9A4	0.719983426066386
GTEX-144GM-0226-SM-5Q5CB	0.679612808343579
GTEX-144GO-0126-SM-5LUAO	0.77911878916905
GTEX-145LT-0226-SM-5S2QK	0.621519949073389
GTEX-145LU-0426-SM-5O9AH	0.750483053590809
GTEX-145ME-0126-SM-5S2QM	0.724837886884015
GTEX-145MG-0826-SM-5Q5C2	0.789879332812551
GTEX-145MH-0426-SM-5LU8T	0.791753551445321
GTEX-145MI-1126-SM-5O9AK	0.771904484373972
GTEX-146FQ-0726-SM-5LUA7	0.722955655891927
GTEX-146FR-0326-SM-5SI8U	0.702003644303257
GTEX-14753-0926-SM-5Q5BI	0.739800633617653
GTEX-1477Z-0226-SM-5TDCI	0.759514219521105
GTEX-147F4-0826-SM-5QGRB	0.726252824050586
GTEX-147GR-0726-SM-5S2PL	0.71509546205691
GTEX-148VI-0526-SM-5TDDG	0.695326993287928
GTEX-148VJ-0726-SM-5LU8J	0.682797768758297
GTEX-1497J-0126-SM-5Q5BK	0.744804201621024
GTEX-14A5H-0726-SM-5Q5DW	0.688952999225261
GTEX-14A6H-2426-SM-5Q5BO	0.741356804203257
GTEX-14ABY-0926-SM-5Q5DY	0.768201579197163
GTEX-14AS3-0226-SM-5Q5B6	0.708127745661254
GTEX-14ASI-0726-SM-5Q5DC	0.809050316548987
GTEX-14B4R-0126-SM-5TDE4	0.714327974517036
GTEX-14BIN-0126-SM-5TDCG	0.652189485192218
GTEX-14BMU-0226-SM-5S2QA	0.715623703500558
GTEX-14BMV-0726-SM-73KVE	0.700795756253616
GTEX-14C38-0826-SM-5S2U8	0.730118059402487
GTEX-14C39-0226-SM-5TDDW	0.761650315790146
GTEX-14C5O-0826-SM-5TDEG	0.742876368226269
GTEX-14DAQ-0826-SM-73KWT	0.756981553425998
GTEX-14E6C-2626-SM-5RQJP	0.673581427179047
GTEX-14E6E-0326-SM-73KY6	0.717460562754479
GTEX-14E7W-0926-SM-5YYA4	0.739154385680803
GTEX-14ICK-1626-SM-6ETZX	0.681125650404416
GTEX-14ICL-0426-SM-5RQJ3	0.697641248929597
GTEX-14JG6-1326-SM-9OSXU	0.706178383303524
GTEX-14JIY-1226-SM-6871R	0.719659422853254
GTEX-14PHW-2926-SM-6AJBA	0.72920841705886
GTEX-14PII-0826-SM-6871S	0.800727672620746
GTEX-14PJ3-0126-SM-69LQP	0.68579936682013
GTEX-14PJ4-0326-SM-664OT	0.674923570051924
GTEX-14PJ6-0326-SM-6871H	0.620816412842014
GTEX-14PJM-1326-SM-664NX	0.678965374416771
GTEX-14PJO-0626-SM-6LLHH	0.739256494498966
GTEX-14PK6-0426-SM-6EU1J	0.70741725134934
GTEX-14PKU-0326-SM-6AJA7	0.698257508358081
GTEX-14PKV-0626-SM-6AJA2	0.683354459651471
GTEX-14PN3-0826-SM-69LOS	0.679263990762197
GTEX-14PN4-1526-SM-6871V	0.781249890022717
GTEX-14PQA-1226-SM-6M47A	0.763592171975823
GTEX-14XAO-0426-SM-6AJB6	0.725928814972706
GTEX-15CHC-0126-SM-5YYBA	0.626461842283336
GTEX-15CHQ-0826-SM-69LOT	0.789686684365392
GTEX-15CHR-1726-SM-7DUGW	0.713702039309821
GTEX-15D1Q-0626-SM-6AJAZ	0.774408215967197
GTEX-15DDE-0626-SM-69LOK	0.789806197686605
GTEX-15DZA-0226-SM-7KFS6	0.677486320515629
GTEX-15EO6-0126-SM-6LPKJ	0.748588519934818
GTEX-15ER7-0726-SM-7KUMF	0.685812851502826
GTEX-15ETS-0526-SM-6PAN3	0.678503251471727
GTEX-15EU6-1426-SM-6M48E	0.722644862149917
GTEX-15FZZ-0226-SM-6LLI4	0.605971146658442
GTEX-15G19-0626-SM-6M474	0.764786194796632
GTEX-15G1A-0326-SM-6M467	0.673251375723031
GTEX-15RIE-0426-SM-7KUMH	0.74201678094894
GTEX-15RIF-0326-SM-7KUFR	0.675720399747596
GTEX-15RJ7-0326-SM-6M47H	0.685138505232531
GTEX-15RJE-1326-SM-6LPI6	0.660769657249835
GTEX-15SB6-1526-SM-7KUMQ	0.737682166046902
GTEX-15SHU-0726-SM-7KUFI	0.725260863282505
GTEX-15SHV-0426-SM-6M476	0.713299172412905
GTEX-15UF6-1126-SM-6LPJ3	0.798596259999276
GTEX-169BO-0326-SM-7EPIM	0.694757411657736
GTEX-16AAH-0326-SM-7DHML	0.706289956610832
GTEX-16BQI-0726-SM-6LPJZ	0.736681133947841
GTEX-16GPK-0926-SM-6LPJ9	0.727126193060046
GTEX-16MT8-0626-SM-6M47Q	0.698021014623673
GTEX-16MTA-0726-SM-7KUL4	0.726873594750013
GTEX-16NGA-0326-SM-718AJ	0.70645714194974
GTEX-16NPX-1426-SM-6LPK3	0.69698143807476
GTEX-16XZY-0726-SM-79OMU	0.696612238016727
GTEX-16XZZ-0826-SM-7IGM3	0.755917976376809
GTEX-16YQH-0326-SM-6LPJV	0.735016900851798
GTEX-16Z82-0426-SM-7EPGX	0.76069858068902
GTEX-178AV-0726-SM-6LPJI	0.705163654285503
GTEX-17EVP-0126-SM-7EPHW	0.710610542388143
GTEX-17EVQ-0526-SM-7KFSK	0.718651709187655
GTEX-17F96-0526-SM-79OLE	0.758034528164349
GTEX-17F97-0626-SM-7IGOH	0.786807878822676
GTEX-17F9E-0626-SM-79ON5	0.678039472254444
GTEX-17F9Y-0526-SM-7EWDC	0.791607388857927
GTEX-17GQL-0226-SM-7LTAK	0.670833411356993
GTEX-17HG3-0226-SM-7EWEA	0.711837230765557
GTEX-17HGU-0826-SM-7EWE5	0.72725387279131
GTEX-17HHE-0426-SM-79OK3	0.726926357571533
GTEX-17HHY-0826-SM-7EPID	0.736200730784302
GTEX-17HII-1926-SM-79OLB	0.795679701421931
GTEX-17JCI-0626-SM-7IGM7	0.68567959077033
GTEX-17KNJ-1026-SM-79ONK	0.701178797373114
GTEX-17MF6-0626-SM-7LT8D	0.716394641760997
GTEX-183FY-0626-SM-79OKR	0.746775549478098
GTEX-183WM-2626-SM-7KFRY	0.750950726178797
GTEX-18465-1426-SM-7KFTF	0.742625212828171
GTEX-18A66-0826-SM-72D5Z	0.766217308457035
GTEX-18A67-0826-SM-7KFTI	0.713333074829822
GTEX-18A6Q-0726-SM-7LT8Y	0.671348270791438
GTEX-18A7A-0826-SM-7KFTJ	0.731966830729318
GTEX-18D9A-0126-SM-7KFSI	0.70323778765513
GTEX-18D9B-0726-SM-72D6K	0.681733286775253
GTEX-18D9U-1026-SM-72D5R	0.693099581002303
GTEX-18QFQ-0726-SM-7LG6D	0.712614832804627
GTEX-1A3MV-0326-SM-73KW7	0.702855446551051
GTEX-1A8FM-0726-SM-7DUGK	0.756921768011478
GTEX-1A8G6-0626-SM-7IGNB	0.659042139021598
GTEX-1A8G7-1026-SM-73KVA	0.747005045410807
GTEX-1AMEY-0126-SM-73KTX	0.618459943421804
GTEX-1AMFI-0526-SM-7189M	0.715235851113024
GTEX-1AX8Z-0826-SM-7DUFZ	0.746223664070617
GTEX-1AX9I-0626-SM-72D54	0.769524964354588
GTEX-1AX9J-2126-SM-731DD	0.63334728985079
GTEX-1AX9K-0626-SM-73KVD	0.733691587874552
GTEX-1AYCT-0226-SM-73KVB	0.70020741211026
GTEX-1B8KE-0626-SM-7189H	0.665389846833858
GTEX-1B8KZ-0426-SM-731DP	0.741195455694173
GTEX-1B8L1-1626-SM-7IGMH	0.705924007425376
GTEX-1B8SF-0626-SM-73KVV	0.751604960619982
GTEX-1B8SG-1126-SM-7IGMT	0.702329498769125
GTEX-1B932-0926-SM-73KUP	0.714279437868937
GTEX-1B933-1026-SM-7P8RO	0.715316165359961
GTEX-1B97I-0326-SM-7DUGB	0.755739739413432
GTEX-1B97J-0626-SM-7P8RU	0.693847744661412
GTEX-1BAJH-0926-SM-79OO6	0.713400127274302
GTEX-1C2JI-0326-SM-7EWFD	0.602196191313716
GTEX-1C475-0226-SM-7MGXM	0.619956397084691
GTEX-1C4CL-0726-SM-7IGP9	0.721132420754865
GTEX-1C64N-1026-SM-79ONM	0.754796777675258
GTEX-1C6VQ-0526-SM-7MGWD	0.717408525233134
GTEX-1C6VR-0426-SM-7IGN6	0.750832637610954
GTEX-1C6VS-0826-SM-7EWEI	0.804061879572679
GTEX-1CAMQ-1126-SM-7EWFE	0.677461484418901
GTEX-1CAMR-0226-SM-7DUGO	0.698576436446961
GTEX-1CAMS-0826-SM-7P8P1	0.65432721367435
GTEX-1CB4E-0326-SM-7MXT3	0.609229042838097
GTEX-1CB4F-0826-SM-793CV	0.757964916412462
GTEX-1CB4G-1526-SM-7P8QG	0.705263808113347
GTEX-1CB4H-0126-SM-7IGN2	0.745595999260564
GTEX-1CB4I-0726-SM-7DUGS	0.736389461142227
GTEX-1CB4J-1426-SM-7MKFR	0.740369734842235
GTEX-1E1VI-0726-SM-7P8QJ	0.70069282486709
GTEX-1EH9U-0926-SM-7EWF1	0.689918779081414
GTEX-1EKGG-0726-SM-7IGPX	0.670449151031962
GTEX-1EMGI-0826-SM-7EPHY	0.768041036668011
GTEX-1EN7A-1026-SM-7IGPZ	0.739826590622287
GTEX-1EU9M-0626-SM-7MXUT	0.705598801140593
GTEX-1EWIQ-0826-SM-7MXTH	0.762522430911654
GTEX-1EX96-0126-SM-9KNVH	0.774154973184934
GTEX-1F48J-0926-SM-7P8PZ	0.666488587949178
GTEX-1F52S-0526-SM-7P8TP	0.786859118127625
GTEX-1F5PL-0826-SM-7MXU7	0.697464393811271
GTEX-1F6IF-1126-SM-9KNV2	0.688506668561904
GTEX-1F75A-0326-SM-7MXTR	0.788358477551607
GTEX-1F75B-0826-SM-9QEIT	0.730513573213573
GTEX-1F75I-0926-SM-7MXUU	0.693296076856691
GTEX-1F88F-0726-SM-7P8R7	0.626096456585176
GTEX-1FIGZ-0226-SM-7P8QR	0.697767392580045
GTEX-1GF9U-0226-SM-7P8TY	0.701031015374995
GTEX-1GF9V-0926-SM-9KNW7	0.71698882425479
GTEX-1GF9W-0626-SM-7MXVJ	0.787060712121159
GTEX-1GF9X-0126-SM-A9G38	0.718903492287694
GTEX-1GL5R-0626-SM-7PBZY	0.702971148472573
GTEX-1GMR3-0726-SM-9WPOF	0.73235476163327
GTEX-1GMR8-0826-SM-9KNUR	0.786830317044639
GTEX-1GMRU-1126-SM-9KNV1	0.771454934926424
GTEX-1GN1U-0826-SM-9WPPX	0.705784154886982
GTEX-1GN1V-0626-SM-7P8QU	0.76842577556377
GTEX-1GN1W-0126-SM-7MXV7	0.68266737602508
GTEX-1GN2E-0826-SM-9WYT8	0.682033094137838
GTEX-1GN73-0826-SM-9OSW4	0.687920111111436
GTEX-1GPI7-0726-SM-9WG84	0.719475487891936
GTEX-1GTWX-0726-SM-9WPPA	0.711702214791551
GTEX-1GZ2Q-0826-SM-7P8TK	0.766097862057244
GTEX-1GZ4H-0226-SM-9JGGJ	0.45461146004352
GTEX-1GZ4I-0626-SM-9WPPN	0.721593690143843
GTEX-1GZHY-1426-SM-9WG5H	0.707749842645201
GTEX-1H11D-0626-SM-9WPQ1	0.732412488763265
GTEX-1H1CY-0726-SM-9OSXX	0.66621687616038
GTEX-1H1DE-0226-SM-ARZN8	0.742091660762772
GTEX-1H1DF-1026-SM-9QEJ1	0.776071903982338
GTEX-1H1DG-0726-SM-A96TN	0.774657913824711
GTEX-1H1E6-0326-SM-9OSWE	0.713156531282328
GTEX-1H1ZS-0726-SM-A9G3K	0.737020863191618
GTEX-1H2FU-0626-SM-9WPPS	0.683698108395555
GTEX-1H3VE-0826-SM-9KNVQ	0.768929330833991
GTEX-1HB9E-0826-SM-CNNQJ	0.765858929361489
GTEX-1HBPH-0926-SM-A9SME	0.728652719819835
GTEX-1HBPI-0826-SM-9WYTX	0.752026291178969
GTEX-1HBPM-0926-SM-ARL9C	0.676613132866171
GTEX-1HBPN-1226-SM-B2LW9	0.661145041185407
GTEX-1HC8U-1226-SM-9WYUW	0.67484595507203
GTEX-1HCU7-0826-SM-B2LX7	0.781892386437254
GTEX-1HCU9-0226-SM-9WPNT	0.713185332286643
GTEX-1HCUA-0126-SM-B2LWC	0.714553748572307
GTEX-1HCVE-0726-SM-A96SH	0.759582899815309
GTEX-1HFI6-1326-SM-A9SL8	0.785350843359629
GTEX-1HFI7-0326-SM-9WPOX	0.68238930209508
GTEX-1HGF4-0726-SM-9WYU9	0.682542293357805
GTEX-1HKZK-0826-SM-A9G2C	0.722124418479527
GTEX-1HR98-0326-SM-CGQEL	0.797658842919367
GTEX-1HR9M-0626-SM-A96S6	0.775772161623742
GTEX-1HSEH-0826-SM-B2LXE	0.705790087177138
GTEX-1HSGN-0726-SM-A9G2F	0.716440752831872
GTEX-1HSKV-1026-SM-B2LWK	0.689765337852143
GTEX-1HSMO-0726-SM-A96TM	0.789702012913632
GTEX-1HSMQ-0526-SM-A96TY	0.751774116809415
GTEX-1HT8W-1526-SM-CE6S3	0.773007594473536
GTEX-1HUB1-1226-SM-B2LWX	0.755904001885623
GTEX-1I19N-0226-SM-CE6ST	0.761817172328016
GTEX-1I1GP-0326-SM-CNPQ4	0.750742438637678
GTEX-1I1GQ-0826-SM-CNNQR	0.670107575539515
GTEX-1I1GR-1126-SM-A9G2I	0.726297177272683
GTEX-1I1GS-0726-SM-C1YS7	0.777582351742479
GTEX-1I1GT-0826-SM-B2LWO	0.682820360289128
GTEX-1I1GU-0826-SM-ARZM5	0.741213507004478
GTEX-1I1GV-0726-SM-ARZLY	0.790410597717456
GTEX-1I6K6-0726-SM-B2LX4	0.683882930372525
GTEX-1I6K7-1126-SM-A96SW	0.712876626744887
GTEX-1ICG6-0426-SM-ARU7M	0.642485328797111
GTEX-1ICLY-0726-SM-A96TB	0.673959610627903
GTEX-1ICLZ-0526-SM-ARZM8	0.74499030532596
GTEX-1IDJC-1026-SM-A96T2	0.7189624497126
GTEX-1IDJH-0826-SM-CE6SY	0.692302737705539
GTEX-1IDJU-1626-SM-CJI4B	0.71925306128185
GTEX-1IE54-0926-SM-A9G2Y	0.775512749394773
GTEX-1IGQW-0626-SM-C1YR9	0.801709290216162
GTEX-1IKJJ-1026-SM-A96SQ	0.662811724017407
GTEX-1IKOE-0926-SM-ARU7X	0.722073825260003
GTEX-1IKOH-0626-SM-CJI35	0.747813624804679
GTEX-1IL2U-0826-SM-CL53Q	0.719692383871266
GTEX-1IL2V-0626-SM-ARU7S	0.740446781669145
GTEX-1IOXB-1026-SM-CJI4D	0.68226779996327
GTEX-1IY9M-1026-SM-A96TG	0.725602819059448
GTEX-1J1OQ-0526-SM-A9G2P	0.784072865373521
GTEX-1J1R8-0126-SM-CJI36	0.667233825052226
GTEX-1J8EW-1126-SM-A96T8	0.705351614566941
GTEX-1J8JJ-0726-SM-AHZ3E	0.764546257760956
GTEX-1J8Q3-0226-SM-C1YR4	0.703213031985779
GTEX-1J8QM-0726-SM-CE6RF	0.621777303628584
GTEX-1JJ6O-0626-SM-AHZ3H	0.594097575088803
GTEX-1JJE9-0226-SM-CY8HU	0.769081900864342
GTEX-1JJEA-0626-SM-D3L96	0.735936734130992
GTEX-1JK1U-0326-SM-CXZJH	0.686661940648675
GTEX-1JKYN-1126-SM-CGQG5	0.708535068930805
GTEX-1JKYR-0826-SM-ARU8L	0.724822273387958
GTEX-1JMLX-0826-SM-CNNPP	0.699617079094249
GTEX-1JMPY-0126-SM-CJI39	0.702865550446811
GTEX-1JMPZ-0626-SM-CY8HY	0.797469310023642
GTEX-1JMQJ-2026-SM-CNPP9	0.763704169383917
GTEX-1JMQK-2126-SM-CY8I2	0.718751434179046
GTEX-1JMQL-0926-SM-CJI3F	0.707058513550057
GTEX-1JN6P-0626-SM-ARZN6	0.755943038532245
GTEX-1K2DA-1526-SM-CGQGQ	0.714254626326748
GTEX-1K2DU-0126-SM-E9TIU	0.670004780394556
GTEX-1K9T9-0826-SM-EAZ4X	0.728911691547662
GTEX-1KAFJ-0426-SM-DHXJH	0.729680731236988
GTEX-1KANC-0826-SM-D3LA8	0.724657937164029
GTEX-1KD4Q-1026-SM-CXZKJ	0.758546201574772
GTEX-1KD5A-0426-SM-D4P3X	0.741663472227472
GTEX-1KXAM-1726-SM-D3LAE	0.709410000147824
GTEX-1LB8K-0626-SM-D4P3Z	0.738793333985162
GTEX-1LBAC-0726-SM-D3L9U	0.721191804652559
GTEX-1LG7Y-0626-SM-DHXJM	0.742188378976065
GTEX-1LG7Z-0526-SM-D4P3Q	0.665335928129558
GTEX-1LGOU-0126-SM-EV79W	0.722697907826075
GTEX-1LGRB-1226-SM-CNNPS	0.672503700209484
GTEX-1LH75-0626-SM-DIPG3	0.721881227442681
GTEX-1LSVX-0726-SM-E9TJG	0.711821586824592
GTEX-1LVAM-0826-SM-EV79X	0.69684469030643
GTEX-1LVAN-0726-SM-CNNPF	0.64708946414502
GTEX-1M4P7-0626-SM-EVR51	0.797918855640859
GTEX-1MA7X-0926-SM-DIPEJ	0.737626576677713
GTEX-1MCC2-0526-SM-DHXJS	0.713646510779756
GTEX-1MGNQ-0726-SM-DPRYH	0.707003970943642
GTEX-1MJK2-0826-SM-DTXE8	0.754656405275939
GTEX-1MJK3-0326-SM-DTX96	0.689523515677917
GTEX-1MUQO-0726-SM-E9TJM	0.678551681743101
GTEX-1N5O9-1026-SM-DTX8Y	0.757183002352375
GTEX-1NUQO-0926-SM-DTXEX	0.711293398022331
GTEX-1NV5F-0726-SM-DTXEH	0.734170487370401
GTEX-1O97I-1026-SM-E76PI	0.735201216500943
GTEX-1O9I2-1226-SM-E6CQC	0.725324381971523
GTEX-1OFPY-1526-SM-DTX8R	0.686865400838021
GTEX-1OJC3-0626-SM-E8VMO	0.73255234278335
GTEX-1OJC4-0526-SM-E6CQV	0.661245302242544
GTEX-1P4AB-1126-SM-DTX94	0.802726730093042
GTEX-1PBJI-0726-SM-EXUSQ	0.651074591378924
GTEX-1PBJJ-1926-SM-DTX8T	0.759814089100806
GTEX-1PDJ9-0826-SM-E76PS	0.749452451456112
GTEX-1PFEY-0226-SM-EVR3M	0.709268315353256
GTEX-1PIGE-0726-SM-DPRZD	0.729110462881623
GTEX-1PIIG-2026-SM-EVR43	0.704611647107602
GTEX-1PPGY-1426-SM-EVR3R	0.781537390120321
GTEX-1PPH8-0926-SM-DTX9U	0.686162955564332
GTEX-1PWST-0726-SM-EWRMO	0.726829423760135
GTEX-1QAET-0226-SM-EVR3T	0.742581469754047
GTEX-1QCLY-0826-SM-DTX8A	0.692815905839087
GTEX-1QCLZ-0626-SM-E6CR2	0.712941502574187
GTEX-1QEPI-0726-SM-E76QG	0.739247789400169
GTEX-1QMI2-0826-SM-EXUT4	0.756614929365124
GTEX-1QP28-0626-SM-E76P5	0.750489450147971
GTEX-1QP2A-0626-SM-DTX9C	0.735855418766932
GTEX-1QP66-0326-SM-DTX7V	0.732784475228138
GTEX-1QP67-0326-SM-EVR45	0.672727835880336
GTEX-1QP6S-2526-SM-DTX9Z	0.74176198379054
GTEX-1QP9N-0126-SM-DPRZS	0.702509466968464
GTEX-1QPFJ-0626-SM-DTX7Y	0.728479534585568
GTEX-1QW4Y-0226-SM-EAZ3U	0.684269184849124
GTEX-1R46S-0426-SM-EVR48	0.731674915777111
GTEX-1R9JW-0226-SM-EVR4K	0.737611333114795
GTEX-1R9K4-0726-SM-EWRN2	0.734467242800154
GTEX-1R9K5-0726-SM-EAZ4E	0.755331796789482
GTEX-1R9PM-0226-SM-DPRY7	0.758599362913056
GTEX-1RAZA-0826-SM-EAZ4I	0.710997855011323
GTEX-1RAZQ-0926-SM-EAZ4Q	0.720293365487489
GTEX-1RAZR-1126-SM-E6CRC	0.766706345617205
GTEX-1RAZS-1026-SM-E9TID	0.747414109718767
GTEX-1RDX4-0926-SM-E9U6D	0.731446391301518
GTEX-1RMOY-0126-SM-EWRNN	0.728955310588699
GTEX-1RNSC-1126-SM-E9TIP	0.688670609049418
GTEX-1RQEC-1026-SM-EVR5B	0.731556104709197
GTEX-1RQED-0926-SM-EWRNZ	0.722398787884388
GTEX-1S5ZU-0726-SM-EWROH	0.774034651061706
GTEX-1S83E-0726-SM-EV7B6	0.732096958868575
GTEX-N7MS-2326-SM-2HMLD	0.755547556517436
GTEX-NFK9-0726-SM-2HMJW	0.657727579525074
GTEX-O5YV-1526-SM-EV799	0.765102531506834
GTEX-OHPK-2626-SM-2HMK9	0.67688269805392
GTEX-OHPL-2626-SM-2HMJA	0.674082861109352
GTEX-OHPM-2626-SM-33HC5	0.674693573866426
GTEX-OIZF-2626-SM-7P8QZ	0.651663464780996
GTEX-OIZG-0226-SM-2TC5L	0.679061128780303
GTEX-OIZI-0726-SM-2XCEI	0.693933145278219
GTEX-OOBJ-2626-SM-2I3F6	0.66300948903181
GTEX-OXRK-0626-SM-2HMJ5	0.651620853774795
GTEX-OXRL-2626-SM-2I3F1	0.648120272831076
GTEX-OXRN-1526-SM-E6CHM	0.726133467300266
GTEX-OXRO-1226-SM-48TDL	0.778421183136092
GTEX-OXRP-0326-SM-33HBJ	0.748158148166404
GTEX-P44G-0626-SM-2I5EO	0.623837859328596
GTEX-P4PQ-2626-SM-33HC9	0.634087377360903
GTEX-P4QS-2626-SM-2I3EV	0.653474811975112
GTEX-P4QT-2626-SM-2I3FM	0.645766933448051
GTEX-P78B-0526-SM-2I5F7	0.703631974544752
GTEX-PLZ4-1226-SM-2I5FE	0.75392740082372
GTEX-POYW-0826-SM-2XCEM	0.789709222393082
GTEX-PWCY-2326-SM-2I3EQ	0.687400998542475
GTEX-PWN1-2626-SM-2I3FH	0.667987005541349
GTEX-PX3G-2626-SM-2I3EG	0.717300732317997
GTEX-Q2AG-0826-SM-2HMKF	0.74718239006365
GTEX-Q2AH-0726-SM-2I3EA	0.701433039200586
GTEX-Q2AI-0326-SM-2I3EK	0.691482725965336
GTEX-Q734-0526-SM-2I3EH	0.692855688646614
GTEX-QDT8-1226-SM-EVR35	0.762705517041636
GTEX-QDVJ-0226-SM-2I5FV	0.594983797531705
GTEX-QDVN-0626-SM-2I3FP	0.703062566416343
GTEX-QEG5-0826-SM-2I5GF	0.742556839560678
GTEX-QEL4-0726-SM-3GIJ5	0.671116449820102
GTEX-QLQ7-0726-SM-2I5G2	0.701616762625258
GTEX-QV31-0726-SM-3GAEG	0.654371541429633
GTEX-QV44-0826-SM-2S1RG	0.720975323150129
GTEX-QXCU-0326-SM-2TC63	0.70203066597954
GTEX-R3RS-0726-SM-3GIJR	0.723441651425764
GTEX-R53T-0526-SM-3GADL	0.739904882348905
GTEX-R55C-0626-SM-2TF4Q	0.688683085750713
GTEX-R55E-0826-SM-2TC5M	0.747133739556967
GTEX-R55G-0726-SM-2TC6J	0.706539089954066
GTEX-REY6-0526-SM-2TF5M	0.728125273088329
GTEX-RM2N-0526-SM-2TF4N	0.713284186385597
GTEX-RN5K-2826-SM-EZ6L3	0.755300837584807
GTEX-RN64-0626-SM-2TC5V	0.712587533683379
GTEX-RNOR-0926-SM-2TF56	0.717912331974569
GTEX-RTLS-0626-SM-5SI7Z	0.672975859576933
GTEX-RU1J-0226-SM-2TF5Y	0.693366839704788
GTEX-RU72-0126-SM-2TF6Z	0.732028845461594
GTEX-RUSQ-1026-SM-2TF6V	0.603727615898177
GTEX-RVPV-1226-SM-2TF73	0.720551456058757
GTEX-RWS6-0626-SM-2XCAS	0.668805206451179
GTEX-RWSA-0826-SM-2XCBF	0.634550643388262
GTEX-S32W-0726-SM-2XCBL	0.643566953703939
GTEX-S341-0226-SM-D4P1Y	0.712688807692436
GTEX-S7SE-0726-SM-2XCD7	0.76973377416543
GTEX-S7SF-0226-SM-5SI7H	0.690760804627694
GTEX-SE5C-0726-SM-4BRWY	0.710660303022441
GTEX-SIU8-0626-SM-2XCDN	0.767166221588108
GTEX-SJXC-0726-SM-2XCFJ	0.743870265987599
GTEX-SN8G-1526-SM-4DM79	0.79592686176261
GTEX-SNOS-0226-SM-32PLR	0.731855886423902
GTEX-SUCS-0226-SM-32PLQ	0.709535439019417
GTEX-T2IS-0626-SM-32QP6	0.784112430836416
GTEX-T5JW-1226-SM-3GACY	0.71961270047533
GTEX-T6MN-0626-SM-32PM9	0.774531433338251
GTEX-T6MO-0226-SM-32QOL	0.706213433210552
GTEX-T8EM-0226-SM-3DB7C	0.659754866873935
GTEX-TKQ1-0126-SM-33HB3	0.670177867292802
GTEX-TMMY-0826-SM-33HB9	0.616007375192911
GTEX-TSE9-0626-SM-3DB8B	0.769273502242764
GTEX-U3ZH-0226-SM-3DB7B	0.63879226069012
GTEX-U3ZM-0126-SM-3DB8M	0.706957156221439
GTEX-U3ZN-0326-SM-3DB86	0.726533679563134
GTEX-U412-0726-SM-EVR2Y	0.785470312662912
GTEX-U4B1-0626-SM-3DB8L	0.730044065635363
GTEX-U8T8-2326-SM-3DB96	0.795007910839526
GTEX-UJMC-0326-SM-3GAE2	0.760987139430777
GTEX-V1D1-0926-SM-4JBHQ	0.664479594046414
GTEX-V955-0426-SM-3GAEL	0.712967854605644
GTEX-VJYA-0426-SM-3GIJK	0.709938668249843
GTEX-VUSG-0426-SM-3GIKD	0.726400303757358
GTEX-W5WG-1426-SM-4KKZP	0.677454790861095
GTEX-W5X1-0426-SM-3GILB	0.72505182852485
GTEX-WEY5-0526-SM-3GIKZ	0.669402137915588
GTEX-WFG7-0326-SM-DKPO8	0.714309333727683
GTEX-WFG8-0426-SM-3GILD	0.68100483177176
GTEX-WFJO-0226-SM-3GIKW	0.670389239626023
GTEX-WH7G-0526-SM-3NMBI	0.672216462095486
GTEX-WHPG-0226-SM-3NMB9	0.704782235368329
GTEX-WHSB-1626-SM-3LK6J	0.722200315131815
GTEX-WHSE-0626-SM-4RGNF	0.765117644766588
GTEX-WK11-0926-SM-3NMAU	0.774057833105366
GTEX-WL46-0126-SM-3TW8I	0.74039075273591
GTEX-WOFL-0726-SM-3MJG4	0.728619114584465
GTEX-WRHU-0926-SM-4E3IG	0.716119593585793
GTEX-WVLH-0626-SM-3MJG7	0.731192371857158
GTEX-WWYW-0826-SM-3NB2X	0.768452986230774
GTEX-WXYG-0226-SM-3NB2Y	0.721676726816471
GTEX-WY7C-0226-SM-3NB37	0.691520664748185
GTEX-WYBS-1926-SM-3NM8N	0.770810725762562
GTEX-WYJK-1626-SM-3NM9J	0.743550460492179
GTEX-WYVS-0326-SM-3NM9V	0.712880872161983
GTEX-X15G-0526-SM-3NMB7	0.725270965855785
GTEX-X261-0726-SM-EZ6MH	0.773342471831207
GTEX-X4LF-0426-SM-3NMB5	0.663880140909782
GTEX-X4XX-0926-SM-46MV7	0.745041915137026
GTEX-X4XY-0826-SM-4E3JM	0.780550845793701
GTEX-X5EB-0726-SM-46MVR	0.718938257959549
GTEX-X8HC-0726-SM-46MWG	0.73927260282294
GTEX-XBED-0126-SM-47JY7	0.719800200730429
GTEX-XBEW-0126-SM-4AT66	0.692412328307378
GTEX-XGQ4-0426-SM-4AT4I	0.710998829711166
GTEX-XLM4-0726-SM-4AT64	0.780011437842664
GTEX-XMK1-0626-SM-4B65A	0.725544574534164
GTEX-XOT4-1526-SM-EAZ2W	0.724255517928634
GTEX-XUW1-1026-SM-4BONY	0.688891692686576
GTEX-XUZC-0126-SM-4BOO6	0.695799179266073
GTEX-XV7Q-0326-SM-4BRVM	0.721016388657642
GTEX-XXEK-1326-SM-4BRV1	0.716337442052229
GTEX-XYKS-0826-SM-4BRVF	0.60952054147921
GTEX-Y111-1926-SM-4SOIS	0.755103170101645
GTEX-Y114-0626-SM-4TT98	0.705556205869311
GTEX-Y3I4-0226-SM-4TT27	0.600740463656839
GTEX-Y3IK-0526-SM-4WWE3	0.704189399218537
GTEX-Y5LM-0626-SM-4V6G4	0.688397253966298
GTEX-Y5V5-0326-SM-5RQJG	0.698007482104488
GTEX-Y5V6-0526-SM-4VBRV	0.697829762836024
GTEX-Y8E4-0126-SM-4VBQ2	0.660281642183803
GTEX-Y9LG-0426-SM-4VBRT	0.695410301793464
GTEX-YB5E-0626-SM-4VDSE	0.696572841036152
GTEX-YB5K-0526-SM-5LUAS	0.71269980954906
GTEX-YEC3-0826-SM-4WWFP	0.590193650680442
GTEX-YEC4-0626-SM-5CVLU	0.710420688324377
GTEX-YF7O-0726-SM-4W213	0.671583468879153
GTEX-YFC4-2626-SM-5P9FQ	0.712374657137231
GTEX-YFCO-0326-SM-4W1ZP	0.632984879965384
GTEX-YJ89-0726-SM-5P9F7	0.730251377655372
GTEX-Z93S-0526-SM-EVYB4	0.681361179211282
GTEX-Z9EW-0226-SM-5CVM7	0.67847715503781
GTEX-ZA64-0426-SM-5HL96	0.700006377531875
GTEX-ZAB5-0726-SM-5P9JG	0.719745034628736
GTEX-ZAJG-0726-SM-5HL9A	0.798429260078801
GTEX-ZAK1-0726-SM-5HL8Q	0.716053962863826
GTEX-ZC5H-0626-SM-5LU9K	0.738286159501716
GTEX-ZDTS-0926-SM-5YY9D	0.766633241502422
GTEX-ZDXO-1726-SM-5HL6L	0.721204035737387
GTEX-ZDYS-0626-SM-5J2N5	0.719740622469664
GTEX-ZE7O-1126-SM-57WC8	0.797494573582201
GTEX-ZF28-0826-SM-4WKGJ	0.769300287069747
GTEX-ZF29-0726-SM-DO92H	0.717165501455819
GTEX-ZF3C-0826-SM-DO11E	0.771761579543653
GTEX-ZGAY-1026-SM-4WWBR	0.71387847811798
GTEX-ZLFU-0626-SM-4WWBO	0.710197644862714
GTEX-ZLV1-0126-SM-4WWBZ	0.687360336702763
GTEX-ZLWG-0526-SM-4WWFB	0.709042261560485
GTEX-ZPCL-0126-SM-4WWC8	0.711067129282841
GTEX-ZPIC-0226-SM-DO91T	0.718759714430642
GTEX-ZPU1-0426-SM-4WWCA	0.743366674820787
GTEX-ZQG8-0926-SM-57WFF	0.643571690120492
GTEX-ZQUD-0126-SM-7EPIS	0.72580802218118
GTEX-ZT9W-0226-SM-7SB6H	0.587817216660125
GTEX-ZT9X-0226-SM-51MT2	0.685125789202358
GTEX-ZTPG-0826-SM-5DUVC	0.73478187254322
GTEX-ZTSS-0226-SM-59877	0.71372640044848
GTEX-ZTX8-0626-SM-59HKC	0.707287348017329
GTEX-ZUA1-0926-SM-4YCDX	0.759410215930546
GTEX-ZV6S-0226-SM-59HJT	0.703460532561137
GTEX-ZV7C-0126-SM-57WDE	0.697019549792451
GTEX-ZVP2-0426-SM-57WC2	0.690190325956543
GTEX-ZVT3-0726-SM-5GICN	0.753645560740206
GTEX-ZVZP-1026-SM-5GICI	0.658447379063285
GTEX-ZVZQ-0626-SM-59HJU	0.682533892128318
GTEX-ZXG5-0926-SM-5NQ8H	0.729405910925227
GTEX-ZY6K-0226-SM-5SIAY	0.690702717041659
GTEX-ZYFC-0926-SM-5GZWW	0.77797843000657
GTEX-ZYFD-0826-SM-5NQ9A	0.766701705245787
GTEX-ZYFG-0626-SM-5GZYA	0.658446251286064
GTEX-ZYT6-0426-SM-5GID3	0.721790501048681
GTEX-ZYVF-1126-SM-5E458	0.785603399779019
GTEX-ZYW4-1126-SM-5SI99	0.727470020649955
GTEX-ZYY3-1926-SM-5GZXS	0.667088974531434
GTEX-ZZ64-0126-SM-5GZXA	0.723605571867815
GTEX-ZZPU-1326-SM-5GZWS	0.65898370515888
