## Additional file 6 for "Transcriptome diversity is a systematic source of bias in RNA-sequencing data": gtex_Uterus.txt

sample_id	transcriptome_diversity
GTEX-1117F-2426-SM-5EGGH	0.787926693389141
GTEX-113JC-2226-SM-5EGJG	0.80373669249911
GTEX-11DXX-1526-SM-5H115	0.724616043853368
GTEX-11EM3-1926-SM-5987U	0.713816156027582
GTEX-11EMC-1826-SM-5A5JT	0.758455149736939
GTEX-11GSP-2426-SM-5N9BD	0.778971370690227
GTEX-11I78-2126-SM-5A5K8	0.728216763944825
GTEX-11P81-1626-SM-5BC52	0.749212991309218
GTEX-11ZTS-2326-SM-5EQMY	0.777043680652816
GTEX-11ZTT-1726-SM-5EQL4	0.677568823841608
GTEX-12WSD-2826-SM-59HKT	0.781200483628729
GTEX-12WSG-2126-SM-5EGJ7	0.755579747307834
GTEX-12WSK-2026-SM-5CVNB	0.731990841772094
GTEX-12ZZX-2126-SM-5LZVL	0.792049854215196
GTEX-1313W-2826-SM-5P9G1	0.737396033688435
GTEX-131XG-2026-SM-5GCN5	0.741562927327676
GTEX-131YS-2326-SM-5IJFJ	0.760579419508816
GTEX-132AR-1526-SM-5KM1L	0.724994244086932
GTEX-1399S-2226-SM-5IFEW	0.746447238862196
GTEX-1399U-1326-SM-5IJET	0.694246971696714
GTEX-139D8-2526-SM-5N9G3	0.755224956485349
GTEX-13D11-1226-SM-5IFGA	0.728889420986441
GTEX-13FTX-1026-SM-5J2O5	0.733567913359007
GTEX-13N11-1126-SM-5KM41	0.73344682476569
GTEX-13OVI-1026-SM-5L3EM	0.717836707135556
GTEX-13OVJ-2326-SM-5IJGA	0.743410089433813
GTEX-13PL7-2026-SM-5IFGK	0.702173825212653
GTEX-13QBU-1626-SM-5LU4S	0.707525711547402
GTEX-13S7M-1726-SM-5RQK3	0.765070350297031
GTEX-13U4I-1926-SM-5LU39	0.757500364727936
GTEX-13VXT-1626-SM-5IJES	0.786287585890128
GTEX-13W3W-1426-SM-5LU56	0.736038783184838
GTEX-145LS-2426-SM-5TDCZ	0.802624062028457
GTEX-145ME-1326-SM-5O98Q	0.737462353787364
GTEX-14AS3-1826-SM-5TDD8	0.759518442218553
GTEX-14BIM-2226-SM-5SI8Y	0.789660452612982
GTEX-14BIN-1526-SM-73KZ7	0.76911456847895
GTEX-14BMU-1826-SM-5RQII	0.741338812341125
GTEX-14JG6-0826-SM-6AJB9	0.76434415000991
GTEX-14PHW-2426-SM-69LPU	0.72559161719829
GTEX-14PJ6-1526-SM-6AJ9M	0.698524372498236
GTEX-14PJM-2826-SM-69LPV	0.760829360277026
GTEX-14PKV-1426-SM-5YYB9	0.745176704448449
GTEX-15CHC-2026-SM-6EU1Z	0.697541659533114
GTEX-15DZA-1326-SM-68722	0.698343377938466
GTEX-15ER7-2426-SM-793B9	0.782718968946937
GTEX-15ETS-1526-SM-6LPKM	0.723778633309305
GTEX-15FZZ-1026-SM-6AJBI	0.725007949846728
GTEX-16A39-0726-SM-7KUEB	0.760784318013181
GTEX-16NGA-0626-SM-72D72	0.781401090038519
GTEX-1A32A-2826-SM-72D5S	0.786431124214092
GTEX-1A8FM-2326-SM-7MKGC	0.780448486521524
GTEX-1AMEY-0626-SM-72D6B	0.720577444510787
GTEX-1B932-2726-SM-731ER	0.668256960336611
GTEX-1B97J-0226-SM-79392	0.744608447847418
GTEX-1C475-0626-SM-73KV9	0.749330274762958
GTEX-1CAMS-2026-SM-79395	0.744639019245412
GTEX-1CAV2-1426-SM-7MGX6	0.786572978985262
GTEX-1CB4H-2726-SM-7EWFF	0.757238929470137
GTEX-1GF9U-1826-SM-7P8T7	0.71813345658403
GTEX-1GMR8-2426-SM-7MKH3	0.797597136722074
GTEX-1GN1U-2526-SM-7MKH4	0.785876203115045
GTEX-1GN1W-1326-SM-9JGHZ	0.699646823893899
GTEX-1GZ4H-0826-SM-9OSXK	0.747177867088844
GTEX-1GZHY-2526-SM-9OSW6	0.761753280955282
GTEX-1H1CY-2126-SM-9OSXV	0.781605854491694
GTEX-1HBPH-2826-SM-9WYUU	0.773535610340146
GTEX-1HCUA-1226-SM-9WPP5	0.734150853491348
GTEX-1HSGN-2326-SM-A9G1D	0.725666840458473
GTEX-1I4MK-1426-SM-B2LWU	0.726475363883896
GTEX-1ICG6-1426-SM-A96T1	0.711495830735933
GTEX-1IDJI-1726-SM-C1YQE	0.752086362247581
GTEX-1IKOE-2426-SM-ARU7W	0.742776456058124
GTEX-1J1OQ-1726-SM-CL55N	0.757721605159214
GTEX-1JN76-1626-SM-CNNQ3	0.741002640275115
GTEX-1K9T9-2526-SM-D3L9B	0.789437545271327
GTEX-1KANC-1126-SM-CY8I7	0.754476145916185
GTEX-1LGOU-1226-SM-D3L8L	0.739098863374537
GTEX-1LGRB-2226-SM-CNNQI	0.726613458825988
GTEX-1LH75-1626-SM-EWROL	0.758155443782519
GTEX-1MA7W-1526-SM-DHXKS	0.750124205515387
GTEX-1MCYP-1226-SM-DTX8H	0.75285909450527
GTEX-1NV5F-1726-SM-EXOIZ	0.734804958375933
GTEX-1PBJI-2326-SM-E6CP6	0.757877032732395
GTEX-1PIEJ-1726-SM-EVYB6	0.749049263988368
GTEX-1QP28-1526-SM-E76P6	0.770393819616033
GTEX-1R9JW-1326-SM-E6CQ7	0.762451070052445
GTEX-1R9PN-0526-SM-DTX86	0.746275849986715
GTEX-1RDX4-0726-SM-E8VO8	0.771775312137406
GTEX-1S82U-1226-SM-E9TKB	0.743227050906263
GTEX-N7MT-0726-SM-3TW8S	0.752437891785483
GTEX-OHPK-2026-SM-3MJH7	0.731080235009677
GTEX-OHPL-2026-SM-3TW8R	0.675214078792967
GTEX-OHPN-1926-SM-E9TI9	0.737461904328061
GTEX-P4PP-2026-SM-3P61N	0.70906726024775
GTEX-P4QT-2026-SM-3NMCJ	0.752670755631431
GTEX-P78B-2526-SM-3P5ZY	0.784485407919702
GTEX-POMQ-1226-SM-3P61F	0.742943451835607
GTEX-PWCY-1426-SM-48TCT	0.753150804283026
GTEX-PWN1-2026-SM-48TD9	0.744946231612945
GTEX-PX3G-2026-SM-48U1H	0.760136064834337
GTEX-Q734-1626-SM-48U1B	0.742358135359131
GTEX-QCQG-1326-SM-48U24	0.692000811142425
GTEX-R55G-1626-SM-48FF4	0.734718146691342
GTEX-RTLS-2426-SM-46MUO	0.760262205671323
GTEX-RU1J-1026-SM-46MUR	0.765845152890957
GTEX-RU72-2626-SM-CYPS6	0.769861064341496
GTEX-RWS6-1326-SM-47JXB	0.735731050089946
GTEX-S32W-1426-SM-4AD66	0.732626453393815
GTEX-S341-1026-SM-4AD71	0.734653710388922
GTEX-S4UY-1226-SM-4AD51	0.743540393065023
GTEX-S7SF-0826-SM-4AD4W	0.762728928538259
GTEX-T2IS-2226-SM-4DM65	0.788664906454888
GTEX-T5JW-1526-SM-4DM5E	0.754103242137471
GTEX-T6MO-1526-SM-4DM57	0.752425162715922
GTEX-TMMY-2226-SM-4DXTN	0.752884229790054
GTEX-TSE9-2626-SM-4DXV2	0.748518103965184
GTEX-U3ZN-0726-SM-4DXT5	0.767361349068258
GTEX-W5WG-1326-SM-4LMI9	0.71288333785044
GTEX-WEY5-0726-SM-4LMID	0.736233891203312
GTEX-WI4N-2426-SM-4OOSC	0.768268647415286
GTEX-WWYW-2826-SM-4MVOQ	0.77382165371174
GTEX-WXYG-1326-SM-4ONCN	0.725627688464091
GTEX-WYVS-1226-SM-4ONCL	0.746553104928
GTEX-XUW1-0226-SM-4BOOS	0.711774422347981
GTEX-XUZC-0926-SM-4BOQF	0.732302188920077
GTEX-XV7Q-1526-SM-4BRWB	0.740878892022905
GTEX-XYKS-1626-SM-4BRUQ	0.742653108372472
GTEX-Y114-1826-SM-4TT87	0.714244640566559
GTEX-Y3IK-2126-SM-4YCDS	0.698950200596556
GTEX-YFC4-2826-SM-5P9FR	0.781654198565043
GTEX-YJ8O-1126-SM-5P9IS	0.775343247464287
GTEX-ZAJG-2826-SM-5HL8D	0.760255048059029
GTEX-ZAK1-2526-SM-5S2N7	0.742040277111034
GTEX-ZLWG-1026-SM-4WWC4	0.753726449248637
GTEX-ZP4G-0726-SM-4WWF2	0.736803338636149
GTEX-ZPIC-1226-SM-DO91X	0.732133989660611
GTEX-ZTPG-2026-SM-5O999	0.755578363449376
GTEX-ZV6S-1526-SM-5NQ7O	0.719523390867679
GTEX-ZVT2-0426-SM-5E44S	0.718203623384127
GTEX-ZXES-0726-SM-5E451	0.711467723779218
GTEX-ZYVF-0526-SM-5E43E	0.777835989979712
