## Additional file 6 for "Transcriptome diversity is a systematic source of bias in RNA-sequencing data": gtex_Vagina.txt

sample_id	transcriptome_diversity
GTEX-1117F-2526-SM-5GZY6	0.735550815717984
GTEX-113JC-1926-SM-5N9GE	0.740145896721872
GTEX-11DXX-1726-SM-5H11T	0.703492691854909
GTEX-11EM3-1826-SM-5A5KO	0.719282765796243
GTEX-11EMC-1926-SM-5A5JU	0.717460223145884
GTEX-11GSP-2226-SM-5HL5Q	0.760510195805091
GTEX-11I78-2026-SM-5987C	0.668680814659549
GTEX-11P81-2126-SM-5HL6N	0.727594859459657
GTEX-11TTK-2726-SM-5GU58	0.732604135220451
GTEX-11VI4-0726-SM-5GU5B	0.701838346292781
GTEX-11XUK-1326-SM-5EQM4	0.673693580287527
GTEX-12WSD-2926-SM-5LZUH	0.755735723094283
GTEX-12WSJ-1326-SM-5GCOB	0.715273213903451
GTEX-12ZZX-1926-SM-5EGKC	0.766510513836771
GTEX-131XG-2126-SM-5DUXG	0.715508216007463
GTEX-131YS-2426-SM-5J2OD	0.779194257301537
GTEX-1399S-2326-SM-5K7YV	0.70886981325856
GTEX-1399U-1526-SM-5J2N7	0.700595984908788
GTEX-13D11-1326-SM-5IJFY	0.709523098712709
GTEX-13N11-1526-SM-5L3FL	0.742928291397858
GTEX-13OVI-0926-SM-5J1MI	0.734672031997576
GTEX-13PL7-2726-SM-5L3GB	0.687689463338723
GTEX-13PVR-1426-SM-5S2PW	0.719446308511835
GTEX-13QBU-1726-SM-5IJFQ	0.695243261237486
GTEX-13QIC-1826-SM-5J1MY	0.773598443972708
GTEX-13U4I-2026-SM-5LU3L	0.738121421602346
GTEX-13W3W-2326-SM-5LU4Y	0.754936088559345
GTEX-145LS-2526-SM-5TDC9	0.761729320671327
GTEX-145ME-1426-SM-5RQJS	0.703389997050625
GTEX-146FH-2626-SM-5Q5E1	0.761919278588416
GTEX-146FR-2426-SM-5NQAU	0.654709687262724
GTEX-147F3-1526-SM-5SIAK	0.73839248254891
GTEX-14A5I-2726-SM-5SIB3	0.737485590814948
GTEX-14AS3-1726-SM-5RQJV	0.688635540140383
GTEX-14BMU-1926-SM-5S2QC	0.716896047811212
GTEX-14DAQ-2326-SM-5S2QX	0.80038474926771
GTEX-14H4A-2426-SM-664OQ	0.717054810399669
GTEX-14JG6-0726-SM-69LQH	0.701171241477218
GTEX-14PJ6-1626-SM-6872D	0.66776339245627
GTEX-14PJM-2926-SM-69LOE	0.767324500960441
GTEX-14PKU-1326-SM-6871B	0.664264339033207
GTEX-14PN3-1626-SM-6AJAV	0.676478243336948
GTEX-15DYW-2926-SM-6PANA	0.788535228678389
GTEX-15ER7-2526-SM-7KUFW	0.714423565901783
GTEX-15SB6-1426-SM-7KUEM	0.712483826489736
GTEX-15SDE-1726-SM-6LPJS	0.666988444224399
GTEX-15SHU-2926-SM-7KUKT	0.720761019630233
GTEX-15UF6-2126-SM-6M46Z	0.775498415120262
GTEX-16NGA-1626-SM-72D6M	0.668316175153446
GTEX-16NPV-2526-SM-6M483	0.735612512372756
GTEX-17F9Y-2326-SM-7DUFP	0.729414562819113
GTEX-17JCI-2526-SM-7DHLB	0.779268335395197
GTEX-183WM-2126-SM-7LG4I	0.715677522052656
GTEX-18A7A-2826-SM-7LT8J	0.741655386781528
GTEX-18D9A-1026-SM-7KFRU	0.733936833332219
GTEX-1A8FM-2426-SM-7IGPE	0.68672687972615
GTEX-1AMFI-1526-SM-73KVY	0.68393075227528
GTEX-1C475-0526-SM-793AC	0.712690957699534
GTEX-1CAMS-2326-SM-793CR	0.737813773115834
GTEX-1EWIQ-2326-SM-7IGNF	0.770957754050933
GTEX-1F48J-2526-SM-7P8TU	0.739189645773588
GTEX-1F5PL-1826-SM-7P8PP	0.693635282691541
GTEX-1GF9U-1926-SM-7P8TZ	0.717194438225441
GTEX-1GMR8-2526-SM-7RHI9	0.771646425010005
GTEX-1GN1U-2426-SM-9KNTU	0.773158587122634
GTEX-1GN1W-1526-SM-7P8TG	0.69242569521186
GTEX-1HBPH-2926-SM-9WPNX	0.715829325125843
GTEX-1HBPM-2726-SM-9WYUA	0.652020938971002
GTEX-1HCU6-2326-SM-ACKXP	0.757540631525748
GTEX-1HCU8-2026-SM-9YFLE	0.761185091654549
GTEX-1HCUA-1026-SM-A9SMI	0.713525231456978
GTEX-1HFI7-1126-SM-A96S5	0.654330648293161
GTEX-1I1GT-1226-SM-B2LVK	0.68772200004744
GTEX-1I4MK-1726-SM-ARL7O	0.727725609638398
GTEX-1ICG6-1626-SM-ARL81	0.717088938894339
GTEX-1IDJU-1026-SM-AHZ2U	0.675079943545528
GTEX-1IE54-2626-SM-CMKFY	0.75950635425843
GTEX-1J1OQ-1826-SM-CL53R	0.73176981021295
GTEX-1J8EW-2526-SM-CKZO2	0.749642019214886
GTEX-1JMQL-2326-SM-CNNPV	0.70840503991939
GTEX-1JN1M-2326-SM-ARZNG	0.786022137280995
GTEX-1JN76-1526-SM-CNPPF	0.662025864736007
GTEX-1LGOU-1126-SM-D3LAI	0.688738629513274
GTEX-1LGRB-2126-SM-COH48	0.746574295883402
GTEX-1LH75-1726-SM-DHXKZ	0.733313617509556
GTEX-1LNCM-1026-SM-E9U5D	0.703755889330022
GTEX-1LVAM-1926-SM-E6CIM	0.683172249246205
GTEX-1LVAN-1626-SM-CNPQ7	0.696693363181372
GTEX-1MCC2-1126-SM-EVYD6	0.725885272804333
GTEX-1MCYP-1326-SM-EV7AD	0.668943614315176
GTEX-1NUQO-1826-SM-E6CQU	0.712548394435304
GTEX-1PIEJ-1926-SM-EVYB7	0.684218991415247
GTEX-1QCLZ-2226-SM-DTX7R	0.72771866478888
GTEX-1QP28-1426-SM-EVR4E	0.718694323543408
GTEX-1QPFJ-1626-SM-DTX7X	0.758868486923388
GTEX-1R9JW-1426-SM-DTX9K	0.7282362960587
GTEX-1S5ZU-2626-SM-E9TII	0.698787895933423
GTEX-N7MT-1926-SM-3LK5N	0.733449044469073
GTEX-NPJ7-2526-SM-EV79A	0.772269877610578
GTEX-OHPK-2526-SM-3MJH9	0.697071798673586
GTEX-OHPL-2526-SM-3MJGT	0.728043947440266
GTEX-OHPN-2426-SM-E9TI5	0.736995954504209
GTEX-P4PP-2526-SM-3P61P	0.692653479658084
GTEX-P78B-2226-SM-3P5ZZ	0.741380138876634
GTEX-PLZ4-2726-SM-3P61A	0.781131501042501
GTEX-PWCY-1726-SM-48TD3	0.716341826768505
GTEX-PWN1-2526-SM-48TDS	0.714112223844501
GTEX-PX3G-2526-SM-48TZV	0.723498806003264
GTEX-Q734-1426-SM-DTXFX	0.695600952095904
GTEX-QCQG-1226-SM-48U23	0.712453853721601
GTEX-QDT8-2526-SM-48TYX	0.754135139485726
GTEX-QVJO-2526-SM-CYPRA	0.685972971879375
GTEX-RU1J-1426-SM-46MUV	0.760972663853675
GTEX-RWS6-1726-SM-47JXP	0.733433120525822
GTEX-S341-1226-SM-4AD5S	0.6603323353028
GTEX-S4P3-1126-SM-4AD52	0.687444642439506
GTEX-S4UY-1326-SM-4AD4X	0.706223379807901
GTEX-S7SF-1426-SM-4AT5A	0.680758172875387
GTEX-SE5C-1126-SM-4BRWZ	0.687734416910843
GTEX-SN8G-2626-SM-EXUQT	0.762117667298007
GTEX-T2IS-1926-SM-4DM74	0.771313522694904
GTEX-T6MO-1226-SM-4DM5S	0.706279049289012
GTEX-TML8-1126-SM-4DXSS	0.712688393701162
GTEX-TMMY-1926-SM-4DXUU	0.739471061429532
GTEX-TSE9-2526-SM-4DXUS	0.780992353610842
GTEX-U3ZN-0926-SM-4DXTU	0.710687886455494
GTEX-UJHI-1326-SM-4IHJO	0.743645968070157
GTEX-W5WG-1026-SM-4LMIF	0.720123752338658
GTEX-WEY5-0826-SM-4LMIH	0.692030058471366
GTEX-WRHU-2926-SM-4MVNQ	0.697186487643505
GTEX-WYVS-1426-SM-4ONCV	0.73580829342627
GTEX-X15G-1926-SM-4PQZQ	0.720076845910322
GTEX-X8HC-2826-SM-46MWJ	0.760480257936243
GTEX-XUW1-0326-SM-4BOOR	0.690741506732529
GTEX-XUZC-1226-SM-4BRVJ	0.701161020643333
GTEX-XV7Q-1626-SM-4BRWC	0.759349543930374
GTEX-Y114-1926-SM-4TT8J	0.699148938439279
GTEX-Y3IK-2226-SM-4YCD4	0.671510060336841
GTEX-Y8LW-1426-SM-5RQJJ	0.635428522648747
GTEX-YFC4-2926-SM-5IFJ8	0.802328997568787
GTEX-YJ8O-1226-SM-5P9JE	0.732899122611679
GTEX-ZAK1-2426-SM-EXOHM	0.792927305486143
GTEX-ZC5H-2226-SM-4WAWS	0.755603513939047
GTEX-ZE7O-2426-SM-57WD7	0.762839004104498
GTEX-ZGAY-2226-SM-4YCCX	0.695939463829301
GTEX-ZLWG-1126-SM-4WWFQ	0.65298713559022
GTEX-ZP4G-0826-SM-4WWF3	0.687257468304843
GTEX-ZQG8-1126-SM-51MRL	0.65439401898438
GTEX-ZTPG-2226-SM-57WF9	0.703527362242658
GTEX-ZV6S-1326-SM-59HJA	0.711558152721258
GTEX-ZVT2-0626-SM-5GICR	0.679241937679845
GTEX-ZVT3-2726-SM-5GU5X	0.784996559891033
GTEX-ZXES-0626-SM-5E45P	0.691593052057115
GTEX-ZYVF-0326-SM-5GIES	0.77164975678242
GTEX-ZYY3-2626-SM-5N9DH	0.766795912681208
GTEX-ZZPU-2226-SM-5EGIV	0.648073514013299
