## Additional file 6 for "Transcriptome diversity is a systematic source of bias in RNA-sequencing data": gtex_Whole_Blood.txt

sample_id	transcriptome_diversity
GTEX-111YS-0006-SM-5NQBE	0.539325581266491
GTEX-1122O-0005-SM-5O99J	0.642532566040411
GTEX-1128S-0005-SM-5P9HI	0.548266167072007
GTEX-113IC-0006-SM-5NQ9C	0.680517767459936
GTEX-113JC-0006-SM-5O997	0.379085508452478
GTEX-117XS-0005-SM-5PNU6	0.432747374652043
GTEX-117YW-0005-SM-5NQ8Z	0.526716273337857
GTEX-1192W-0005-SM-5NQBQ	0.457888135202619
GTEX-1192X-0005-SM-5NQC3	0.155542728470477
GTEX-11DXW-0006-SM-5NQ7Y	0.618391078271315
GTEX-11DXX-0005-SM-5NQ8B	0.566530943143993
GTEX-11DXY-0006-SM-5NQ8N	0.442403637186372
GTEX-11DXZ-0006-SM-5LZZH	0.451038777398031
GTEX-11DYG-0006-SM-5NQB2	0.406700621473571
GTEX-11EI6-0005-SM-5N9GN	0.635320906738457
GTEX-11EM3-0005-SM-5N9DK	0.611591154155351
GTEX-11EMC-0006-SM-5O9DN	0.361770867058153
GTEX-11EQ8-0006-SM-5P9HJ	0.436249236278556
GTEX-11EQ9-0006-SM-5LUB6	0.355166829831754
GTEX-11GS4-0006-SM-5SI9M	0.489456281684409
GTEX-11GSO-0005-SM-5O9CA	0.452309112948994
GTEX-11GSP-0006-SM-5N9EL	0.4076440633643
GTEX-11I78-0005-SM-5N9GB	0.640393927399972
GTEX-11LCK-0005-SM-5O98U	0.606930926636177
GTEX-11NUK-0005-SM-5MR5F	0.49585050915017
GTEX-11NV4-0005-SM-5N9EX	0.718653305130665
GTEX-11O72-0006-SM-5O9DB	0.500948650822077
GTEX-11OC5-0006-SM-5N9FA	0.686599457444631
GTEX-11OF3-0006-SM-5O9CM	0.393383599579666
GTEX-11ONC-0005-SM-5O9CY	0.311163695353605
GTEX-11P7K-0006-SM-5N9FM	0.553540254292289
GTEX-11P81-0006-SM-5NQ7A	0.536398156004347
GTEX-11P82-0006-SM-5N9FY	0.540843942705155
GTEX-11PRG-0005-SM-5NQ6X	0.329546334208736
GTEX-11TT1-0005-SM-5NQ8Y	0.58912370534393
GTEX-11TTK-0005-SM-5O9BX	0.257687824694091
GTEX-11TUW-0006-SM-5LZW2	0.684959909904358
GTEX-11UD2-0005-SM-5NQ9B	0.423831729095008
GTEX-11VI4-0006-SM-5N9D8	0.509568204923491
GTEX-11WQC-0006-SM-5LZVP	0.661973277194674
GTEX-11WQK-0005-SM-5O9AV	0.561802109096814
GTEX-11XUK-0005-SM-5LU9F	0.613545627541286
GTEX-11ZTS-0005-SM-5NQ8A	0.477179957693762
GTEX-11ZTT-0006-SM-5N9FX	0.435149840755957
GTEX-11ZU8-0005-SM-5PNU5	0.203718831531592
GTEX-11ZUS-0006-SM-5O9AJ	0.690871519656695
GTEX-11ZVC-0006-SM-5N9GA	0.596462922366881
GTEX-1211K-0006-SM-5MR53	0.59740656867379
GTEX-12126-0006-SM-5O9B8	0.50540354621728
GTEX-1212Z-0006-SM-5NQ8M	0.373466137746145
GTEX-12584-0005-SM-5N9GM	0.399947541903261
GTEX-12696-0005-SM-5LZYS	0.654664287055644
GTEX-1269C-0005-SM-5N9CJ	0.337776287427239
GTEX-12BJ1-0006-SM-5SIB5	0.590428959578351
GTEX-12C56-0006-SM-5N9E9	0.419737670238335
GTEX-12KS4-0005-SM-5SI94	0.564512441927487
GTEX-12WSC-0005-SM-5MR3H	0.699325067892054
GTEX-12WSD-0005-SM-5N9FZ	0.570780225895455
GTEX-12WSE-0005-SM-5NQAE	0.394804912941069
GTEX-12WSF-0005-SM-5NQAQ	0.4245295436323
GTEX-12WSG-0005-SM-5NQA2	0.45841912954847
GTEX-12WSH-0005-SM-5NQ9P	0.628149942504685
GTEX-12WSI-0005-SM-5O99K	0.340823533955905
GTEX-12WSJ-0005-SM-5LU8S	0.637634239001568
GTEX-12WSK-0006-SM-5NQA1	0.388148386042272
GTEX-12WSL-0005-SM-5NQAD	0.57522071469717
GTEX-12WSM-0005-SM-5NQB3	0.304305165708307
GTEX-12WSN-0006-SM-5NQAP	0.645675770637193
GTEX-12ZZW-0005-SM-5O9BY	0.264218808207453
GTEX-12ZZX-0005-SM-5O9A9	0.552547305362686
GTEX-13111-0005-SM-5NQ7Z	0.652317320337075
GTEX-13113-0006-SM-5NQ7X	0.320324492339039
GTEX-1313W-0006-SM-5O9B1	0.426854605445508
GTEX-1314G-0005-SM-5NQ9O	0.426694400169031
GTEX-131XE-0006-SM-5P9F9	0.39612506982288
GTEX-131XF-0006-SM-5P9HK	0.447685435137164
GTEX-131XG-0006-SM-5O9CE	0.524671312810412
GTEX-131XH-0006-SM-5O98V	0.303705085955108
GTEX-131XW-0006-SM-5O9AO	0.425901895212262
GTEX-131YS-0005-SM-5NQAS	0.541571087921707
GTEX-132AR-0006-SM-5NQ7N	0.621548172717249
GTEX-132NY-0005-SM-5O9AC	0.560861127931821
GTEX-132Q8-0006-SM-5NQA4	0.334792140160303
GTEX-132QS-0005-SM-5LZXK	0.523760527147132
GTEX-1339X-0005-SM-5O9CQ	0.438462241392616
GTEX-1399R-0006-SM-5N9FR	0.675709719133047
GTEX-1399S-0006-SM-5NQ7U	0.63579038672526
GTEX-1399U-0005-SM-5NQ8K	0.588173482756372
GTEX-139D8-0006-SM-5LZX8	0.539986176913264
GTEX-139T6-0006-SM-5LU92	0.539506721458075
GTEX-139T8-0006-SM-5NQ6V	0.507827644915849
GTEX-139TS-0005-SM-5NQC1	0.593665628470551
GTEX-139TT-0006-SM-5O9CG	0.457553124695042
GTEX-139TU-0006-SM-5LZVN	0.624415448422269
GTEX-139UW-0005-SM-5NQ8U	0.374714235510694
GTEX-13CF2-0006-SM-5O99L	0.460444134735639
GTEX-13CF3-0006-SM-5N9ED	0.288345154913489
GTEX-13CIG-0006-SM-5P9HF	0.472603746487828
GTEX-13CZU-0005-SM-5LU8K	0.670869409541466
GTEX-13FTW-0005-SM-5LZVZ	0.647749831702225
GTEX-13FTX-0005-SM-5N9F6	0.492488667439453
GTEX-13FTY-0005-SM-5NQ78	0.465059096436504
GTEX-13FTZ-0005-SM-5NQ9N	0.381908817444309
GTEX-13FXS-0006-SM-5O99X	0.450686911637509
GTEX-13G51-0005-SM-5N9EP	0.477250978402128
GTEX-13JUV-0006-SM-5NQ97	0.600504363867936
GTEX-13O61-0005-SM-5O9AU	0.636023823240179
GTEX-13OVG-0005-SM-5P9HA	0.402109788037495
GTEX-13OVH-0005-SM-5P9HB	0.421997477728115
GTEX-13OVI-0001-SM-5O9BL	0.299711389462545
GTEX-13OVJ-0006-SM-5O98T	0.331333775271908
GTEX-13OVK-0006-SM-5O9B7	0.312736814640163
GTEX-13OVL-0006-SM-5O996	0.407455733498761
GTEX-13OW6-0005-SM-5NQ9Z	0.590022796056864
GTEX-13OW8-0005-SM-5NQAC	0.3106387823557
GTEX-13PL7-0005-SM-5N9ET	0.552085879494625
GTEX-13PLJ-0005-SM-5NQ99	0.420129893306068
GTEX-13S7M-0005-SM-5NQ76	0.479249537462655
GTEX-13S86-0005-SM-5NQ7I	0.544833479047848
GTEX-13SLX-0005-SM-CM2RF	0.462493796882416
GTEX-13U4I-0006-SM-5N9CI	0.598779130956117
GTEX-13VXT-0005-SM-5N9F3	0.594184491006324
GTEX-13VXU-0006-SM-5N9FF	0.410422655726998
GTEX-13W3W-0005-SM-5SI9Y	0.645707650068896
GTEX-1477Z-0005-SM-5PNWD	0.308823422658599
GTEX-147F3-0005-SM-5N9FI	0.555856323856271
GTEX-147F4-0006-SM-5O99T	0.276709180802697
GTEX-147GR-0005-SM-5NQAO	0.471538661316733
GTEX-147JS-0006-SM-5NQ7K	0.505996065983546
GTEX-148VI-0006-SM-5O9A6	0.318674666280714
GTEX-148VJ-0006-SM-5NQB1	0.42013361586653
GTEX-1497J-0005-SM-5NQBD	0.663905046529783
GTEX-14A5H-0006-SM-5O9AI	0.451889071047143
GTEX-14A5I-0005-SM-5N9FU	0.394751227499236
GTEX-14A6H-0006-SM-5NQ7W	0.612730998872496
GTEX-14ABY-0005-SM-5O99U	0.508593407492504
GTEX-14AS3-0006-SM-5NQC2	0.662452910332717
GTEX-14B4R-0006-SM-5O9A7	0.629749383338672
GTEX-14BIL-0006-SM-5N9F2	0.280996479830847
GTEX-14BIM-0006-SM-5O9AA	0.562296640342863
GTEX-14BIN-0005-SM-5N9FE	0.649952833482887
GTEX-14BMU-0006-SM-5MR3T	0.505581038317162
GTEX-14BMV-0005-SM-5NQ6Y	0.656757818647052
GTEX-14C38-0006-SM-5NQBF	0.406431959629198
GTEX-14C39-0005-SM-5NQBR	0.332062411669235
GTEX-14C5O-0005-SM-5P9ER	0.222013630980636
GTEX-14DAQ-0005-SM-5NQ7B	0.671406743203936
GTEX-14DAR-0006-SM-5N9GC	0.534393076201454
GTEX-14E1K-0006-SM-5N9DY	0.590401561901269
GTEX-14E6C-0005-SM-5O98N	0.630698437615801
GTEX-14E6D-0005-SM-5N9D7	0.607522375134929
GTEX-14E6E-0006-SM-5MR5N	0.672031054736287
GTEX-14E7W-0006-SM-5N9GG	0.593550421492746
GTEX-14H4A-0006-SM-5N9E3	0.602570208301643
GTEX-14ICK-0006-SM-5NQB5	0.628253976694053
GTEX-14ICL-0006-SM-5SIAB	0.619422170347885
GTEX-14JFF-0005-SM-7P8RF	0.513107365038627
GTEX-14JG1-0006-SM-7SB6P	0.44672610609336
GTEX-14JG6-0005-SM-9JGFV	0.511597360783366
GTEX-14JIY-0005-SM-7MXVF	0.287014688960444
GTEX-14LLW-0006-SM-9QEGG	0.364987913991442
GTEX-14LZ3-0005-SM-7MXUG	0.538679266702767
GTEX-14PHW-0005-SM-9KNTK	0.352702548750823
GTEX-14PHY-0006-SM-7SB7I	0.436240605609768
GTEX-14PII-0005-SM-7RHFV	0.340928961109691
GTEX-14PJ2-0005-SM-9JGFU	0.641316404077371
GTEX-14PJ3-0005-SM-9JGFT	0.580863252053072
GTEX-14PJ4-0006-SM-7RHFY	0.567073769673365
GTEX-14PJ5-0005-SM-9MQLO	0.534598652765069
GTEX-14PJ6-0006-SM-7P8RE	0.519080920569299
GTEX-14PJM-0006-SM-9JGHA	0.613675350668028
GTEX-14PJN-0005-SM-9JGGF	0.573057724488953
GTEX-14PJO-0005-SM-9JGGY	0.29004091080236
GTEX-14PJP-0005-SM-7P8OM	0.544276300309498
GTEX-14PK6-0006-SM-7PC1L	0.481947534588021
GTEX-14PKU-0005-SM-9KNTL	0.583090797866023
GTEX-14PKV-0006-SM-9MQL3	0.62954214523177
GTEX-14PN3-0006-SM-7SB6O	0.633999802662572
GTEX-14PN4-0005-SM-7PC21	0.260288921981123
GTEX-14PQA-0006-SM-7PC2D	0.552713599679746
GTEX-14XAO-0006-SM-7RHFX	0.587977861351164
GTEX-15CHC-0006-SM-7P8RG	0.547492795924207
GTEX-15CHQ-0005-SM-7P8RH	0.311600633423457
GTEX-15CHR-0005-SM-9KNUS	0.673332813090897
GTEX-15D1Q-0006-SM-9KNTN	0.740542147924829
GTEX-15D79-0005-SM-7P8TS	0.539140682142177
GTEX-15DCD-0006-SM-7RHG4	0.633545485660755
GTEX-15DCE-0005-SM-7SB7J	0.418250614638993
GTEX-15DYW-0006-SM-7RHFR	0.581241954984202
GTEX-15DZA-0005-SM-9JGFP	0.570755870774178
GTEX-15EO6-0005-SM-7PBZC	0.200299492914887
GTEX-15ETS-0005-SM-9KNTJ	0.619832256800419
GTEX-15EU6-0005-SM-7P8RJ	0.456008862532899
GTEX-15G19-0006-SM-9KNW6	0.473629244449375
GTEX-15G1A-0006-SM-7PC1Z	0.559073917288458
GTEX-15RIE-0006-SM-7MKF8	0.472842460218145
GTEX-15RIF-0005-SM-7RHGH	0.64037364268406
GTEX-15RIG-0006-SM-7PC1N	0.614308832495326
GTEX-15RJ7-0006-SM-7RHHM	0.524236262249095
GTEX-15RJE-0006-SM-7PC1J	0.405572925345425
GTEX-15SB6-0005-SM-7P8OO	0.528896471142185
GTEX-15SDE-0006-SM-7PC19	0.676566916526623
GTEX-16AAH-0005-SM-7P8RD	0.398660984826591
GTEX-16BQI-0006-SM-7SB6K	0.581998508795833
GTEX-16MT8-0005-SM-7PBYO	0.238117930849417
GTEX-16MT9-0006-SM-7MXTU	0.507352434874799
GTEX-16MTA-0005-SM-7RHFT	0.495719050292285
GTEX-16NGA-0006-SM-9JGFQ	0.530550372125727
GTEX-16NPV-0005-SM-7PC2F	0.522647616554631
GTEX-16NPX-0005-SM-7MKGG	0.654546056559115
GTEX-16XZY-0006-SM-7SB99	0.591015970845373
GTEX-16XZZ-0006-SM-7MKF5	0.263956050938745
GTEX-16YQH-0006-SM-7P8OQ	0.543627358455916
GTEX-16Z82-0005-SM-7PBXZ	0.576171057378183
GTEX-178AV-0005-SM-9JGFM	0.42633223220738
GTEX-17EUY-0006-SM-7P8SB	0.632303123270883
GTEX-17EVP-0005-SM-7P8RC	0.431492423378301
GTEX-17EVQ-0006-SM-7MGWB	0.184854527296123
GTEX-17GQL-0005-SM-7MKF4	0.532350762920952
GTEX-17HG3-0006-SM-7MKFE	0.422756471057783
GTEX-17HGU-0006-SM-7MXT8	0.430578099877142
GTEX-17HHE-0005-SM-7P8OT	0.469599295500013
GTEX-17HHY-0006-SM-7MXT4	0.453179665191239
GTEX-17HII-0005-SM-7MKF6	0.361145635612508
GTEX-17JCI-0005-SM-7P8OL	0.525652422079809
GTEX-17KNJ-0005-SM-7PBYB	0.599250998634692
GTEX-17MFQ-0006-SM-7PBXP	0.618829094391724
GTEX-183FY-0005-SM-9KNTO	0.637761844671551
GTEX-183WM-0005-SM-9JGFW	0.574070417169923
GTEX-18465-0006-SM-7SB6R	0.540308602208604
GTEX-18A66-0005-SM-7SB6U	0.58463153123079
GTEX-18A67-0006-SM-7SB6T	0.605313174615623
GTEX-18A6Q-0005-SM-9KNVX	0.629462782424686
GTEX-18A7A-0006-SM-7PC1P	0.5213723424346
GTEX-18A7B-0005-SM-7PC1D	0.30292212733682
GTEX-18D9A-0005-SM-7SB7H	0.516002435290695
GTEX-18D9B-0005-SM-7PBYL	0.358110782187305
GTEX-18D9U-0006-SM-7SB6M	0.672079146413639
GTEX-18QFQ-0006-SM-7SB6X	0.630863856335453
GTEX-1A32A-0006-SM-7PC1Y	0.484069100114782
GTEX-1A3MV-0005-SM-7PC1O	0.586652909202585
GTEX-1A3MW-0006-SM-7MKGU	0.484536904322505
GTEX-1A3MX-0005-SM-7MGW7	0.254405366293492
GTEX-1A8FM-0006-SM-7MGWI	0.324873429126639
GTEX-1A8G6-0006-SM-7PC1X	0.546888626917598
GTEX-1A8G7-0006-SM-7P8RM	0.532492982923015
GTEX-1AMEY-0005-SM-7PBYK	0.532407830894902
GTEX-1AMFI-0006-SM-9KNTQ	0.6451112600314
GTEX-1AX8Z-0006-SM-9KNVB	0.643552736035248
GTEX-1AX9I-0005-SM-9MQKI	0.651974054683191
GTEX-1AX9J-0005-SM-9MQKU	0.548269088886662
GTEX-1AX9K-0006-SM-9KNVP	0.559619148979206
GTEX-1AYCT-0005-SM-7SB6V	0.391831999155857
GTEX-1AYD5-0005-SM-7SB6L	0.727041254321137
GTEX-1B8KE-0006-SM-7SB6W	0.722737062893301
GTEX-1B8KZ-0006-SM-7MXTJ	0.244880374509817
GTEX-1B8L1-0005-SM-9MQK6	0.538317853820864
GTEX-1B8SF-0005-SM-7MGVK	0.424864610061823
GTEX-1B8SG-0006-SM-7MKFA	0.49005322185293
GTEX-1B932-0005-SM-9KNTP	0.594263011749986
GTEX-1B933-0006-SM-7P8OP	0.348120567120024
GTEX-1B97I-0005-SM-7PC1M	0.380779172792692
GTEX-1B97J-0005-SM-7MXT5	0.395761378171973
GTEX-1B996-0006-SM-7P8OS	0.446091545933331
GTEX-1BAJH-0005-SM-7PC1R	0.431221242427766
GTEX-1C2JI-0006-SM-7PC3Q	0.640202384517931
GTEX-1C475-0006-SM-9MQL7	0.604860003861068
GTEX-1C4CL-0005-SM-7MKF3	0.330363274245233
GTEX-1C64N-0005-SM-7PBY7	0.501411081218697
GTEX-1C64O-0006-SM-7PC22	0.617943954060066
GTEX-1C6VQ-0005-SM-7P8OR	0.178435053742445
GTEX-1C6VR-0005-SM-7MKF7	0.359149578463093
GTEX-1C6VS-0005-SM-7MGWG	0.343094389083122
GTEX-1CAMR-0006-SM-ACKV5	0.600037542045282
GTEX-1CAMS-0005-SM-ARL6Y	0.581855247736334
GTEX-1CB4E-0005-SM-ADEGS	0.594721437835996
GTEX-1CB4G-0006-SM-AHZ22	0.552627500053792
GTEX-1CB4H-0006-SM-A96RE	0.597403101219909
GTEX-1CB4I-0006-SM-A96RF	0.571343336761994
GTEX-1CB4J-0006-SM-ACKV6	0.271661116645802
GTEX-1E1VI-0005-SM-ARU6H	0.366532150353659
GTEX-1E2YA-0006-SM-AHZ23	0.526483895724856
GTEX-1EH9U-0005-SM-ACKV3	0.49987163126268
GTEX-1EKGG-0005-SM-AHZ1Z	0.342144207244173
GTEX-1EMGI-0006-SM-ACKVA	0.502940201482769
GTEX-1EN7A-0006-SM-AHZ4O	0.515757458476425
GTEX-1EU9M-0006-SM-ARU6I	0.558834676334949
GTEX-1EWIQ-0005-SM-ADEHB	0.456765474306451
GTEX-1EX96-0006-SM-ARU6J	0.497491061741147
GTEX-1F48J-0006-SM-ARL6W	0.554361596148145
GTEX-1F52S-0006-SM-ARL6X	0.364153171664461
GTEX-1F5PK-0005-SM-A96RM	0.549659085730912
GTEX-1F6I4-0005-SM-ARZKZ	0.337585788223013
GTEX-1F6IF-0005-SM-ARU6K	0.445065955436269
GTEX-1F75I-0005-SM-ADEHC	0.484007563848603
GTEX-1F75W-0005-SM-A9SMP	0.558618187755229
GTEX-1F7RK-0006-SM-ACKV4	0.368126501357933
GTEX-1F88F-0005-SM-A9SK2	0.61870746909807
GTEX-1GF9U-0005-SM-A9SK1	0.535965569343488
GTEX-1GF9V-0006-SM-A96RD	0.451115468114699
GTEX-1GF9W-0006-SM-ARZL1	0.432764643470479
GTEX-1GF9X-0005-SM-A9G3R	0.461308536417517
GTEX-1GMR2-0005-SM-ADEH3	0.295043055964036
GTEX-1GMR3-0005-SM-ADEGR	0.580864736658156
GTEX-1GMR8-0005-SM-ARZL2	0.289144573050828
GTEX-1GMRU-0006-SM-AHZ21	0.279787809350837
GTEX-1GN1U-0006-SM-ARU6G	0.41313646355431
GTEX-1GN1V-0006-SM-ADEHD	0.581702491471192
GTEX-1GN1W-0006-SM-A9SKL	0.573210212387841
GTEX-1GN2E-0005-SM-ARU6L	0.41385103846716
GTEX-1GN73-0005-SM-ACKVI	0.566566592055074
GTEX-1GPI6-0005-SM-ADEGT	0.415989477279589
GTEX-1GPI7-0005-SM-A9G13	0.627534521336517
GTEX-1GTWX-0006-SM-ARZL3	0.357267803483564
GTEX-1GZ2Q-0005-SM-ARL71	0.493716856471669
GTEX-1GZ4H-0005-SM-ARZL7	0.442822273223419
GTEX-1GZHY-0005-SM-ARZL6	0.395566983812007
GTEX-1H11D-0005-SM-ACKV7	0.575163551791475
GTEX-1H1CY-0005-SM-A9G15	0.309328823127142
GTEX-1H1DE-0005-SM-A9SK4	0.410262643511832
GTEX-1H1DF-0005-SM-ADEGU	0.507726040155558
GTEX-1H1DG-0006-SM-ARZL4	0.260315443999766
GTEX-1H1E6-0005-SM-ARZL5	0.55575205594208
GTEX-1H23P-0005-SM-A9G14	0.325337585276912
GTEX-1H3NZ-0005-SM-A96RG	0.669598538474036
GTEX-1H3O1-0005-SM-ACKV8	0.370450477552702
GTEX-1H4P4-0006-SM-AHZ24	0.396015421648264
GTEX-1HB9E-0006-SM-ARU6M	0.461162309819157
GTEX-1HBPI-0005-SM-ARZLB	0.417850511356048
GTEX-1HBPM-0006-SM-A9SKK	0.404775333489555
GTEX-1HC8U-0005-SM-ADEGV	0.617651927507724
GTEX-1HCU6-0005-SM-AHZ28	0.631521192736095
GTEX-1HCU7-0006-SM-A9G19	0.59726873098137
GTEX-1HCU8-0005-SM-A96RL	0.591612994384749
GTEX-1HCU9-0005-SM-A9G1A	0.502426407917328
GTEX-1HCUA-0006-SM-ACKV9	0.507851185939381
GTEX-1HCVE-0006-SM-ADEH2	0.451959520575538
GTEX-1HFI6-0005-SM-A9SK6	0.629544014021363
GTEX-1HFI7-0005-SM-ADEH1	0.54552023689741
GTEX-1HKZK-0005-SM-ARL73	0.614718007933059
GTEX-1HR98-0005-SM-A9SKM	0.344355581579097
GTEX-1HR9M-0005-SM-AHZ26	0.313586732037487
GTEX-1HSGN-0006-SM-ACKVH	0.530954822977156
GTEX-1HSKV-0006-SM-ARZL9	0.350418650339321
GTEX-1HSMO-0005-SM-ADEGW	0.291231049191987
GTEX-1HSMP-0006-SM-AHZ25	0.41505128198066
GTEX-1HSMQ-0006-SM-ARU6N	0.626077954418292
GTEX-1HT8W-0006-SM-A9G17	0.544836306176828
GTEX-1HUB1-0005-SM-ARL74	0.454005401480982
GTEX-1I19N-0006-SM-A9G18	0.542891080714167
GTEX-1I1CD-0005-SM-ADEGY	0.465017485705944
GTEX-1I1GP-0006-SM-A96RJ	0.565222065152615
GTEX-1I1GQ-0005-SM-ARU6O	0.535163541249981
GTEX-1I1GR-0006-SM-ARL75	0.363922454700161
GTEX-1I1GS-0005-SM-DHXIW	0.252678165835328
GTEX-1I1GT-0005-SM-A9SK5	0.587378362984073
GTEX-1I1GV-0005-SM-AHZ27	0.389288035370172
GTEX-1I1HK-0005-SM-ARZL8	0.492477171030247
GTEX-1I4MK-0006-SM-A96RI	0.336628958417266
GTEX-1I6K6-0006-SM-ARZLA	0.624300111788346
GTEX-1I6K7-0005-SM-ARL72	0.515977542671618
GTEX-1ICG6-0006-SM-A96RH	0.61210495881659
GTEX-1ICLY-0005-SM-A9G16	0.548404484526368
GTEX-1IDFM-0005-SM-ADEGX	0.348932627126105
GTEX-1IDJC-0005-SM-A9G1C	0.431290827500761
GTEX-1IDJD-0006-SM-ARZLC	0.625884771871105
GTEX-1IDJE-0006-SM-A9G1B	0.652462320932124
GTEX-1IDJF-0005-SM-ARU6P	0.56568835892295
GTEX-1IDJH-0006-SM-CMKFT	0.590311042808224
GTEX-1IDJI-0006-SM-CMKFJ	0.387101964600521
GTEX-1IDJU-0006-SM-CMKFK	0.671310283864222
GTEX-1IE54-0005-SM-CMKFQ	0.402332126879835
GTEX-1IGQW-0005-SM-CMKFR	0.451381099092704
GTEX-1IKJJ-0005-SM-CMKFS	0.311327574956389
GTEX-1IKK5-0006-SM-CMKFI	0.297599499729548
GTEX-1IKOE-0005-SM-CMKFL	0.531273237370001
GTEX-1IKOH-0006-SM-CMKFM	0.272579762329134
GTEX-1IL2U-0006-SM-CMKFP	0.489081802583507
GTEX-1IL2V-0006-SM-CMKFN	0.40906531777038
GTEX-1IOXB-0006-SM-CMKFO	0.494126590668331
GTEX-1IY9M-0005-SM-CNNOU	0.620763114819477
GTEX-1J8EW-0006-SM-CNNOW	0.58154519368559
GTEX-1J8JJ-0006-SM-CNNOX	0.337321755348004
GTEX-1J8Q2-0006-SM-CNNOZ	0.383192921769818
GTEX-1J8Q3-0005-SM-CNNOY	0.41711441862773
GTEX-1J8QM-0006-SM-CNNP1	0.410977067106215
GTEX-1JJ6O-0005-SM-DHXJ4	0.279426739143376
GTEX-1JJE9-0006-SM-CGQEB	0.196210082187239
GTEX-1JJEA-0006-SM-DHXJ2	0.496467842688723
GTEX-1JK1U-0006-SM-DHXJ3	0.599071358172748
GTEX-1JKYN-0006-SM-DHXJ5	0.445524299583005
GTEX-1JKYR-0005-SM-DHXL5	0.483609318561241
GTEX-1JMLX-0006-SM-DHXJ6	0.205925186845827
GTEX-1JMOU-0006-SM-DHXJ7	0.632310772356637
GTEX-1JMPY-0006-SM-DHXJ8	0.638258701524971
GTEX-1JMPZ-0006-SM-DHXJ9	0.173610184575371
GTEX-1JMQI-0005-SM-DHXJA	0.250670089082838
GTEX-1JMQJ-0006-SM-DHXJD	0.29743329505647
GTEX-1JMQK-0005-SM-CNPOE	0.602691726174633
GTEX-1JMQL-0006-SM-DHXJB	0.326195639899856
GTEX-1JN1M-0006-SM-DHXJE	0.509812957178045
GTEX-1JN6P-0005-SM-DIPEH	0.699008850075141
GTEX-1JN76-0005-SM-EAZ3B	0.567408312575675
GTEX-1K2DA-0005-SM-DIPE7	0.672341695294346
GTEX-1K2DU-0005-SM-DIPE8	0.366720994813926
GTEX-1K9T9-0006-SM-DIPE9	0.697043764490017
GTEX-1KAFJ-0006-SM-9WPO1	0.401393842468772
GTEX-1KANA-0006-SM-9YFLB	0.448787604555776
GTEX-1KANB-0006-SM-DIPE6	0.666584636812981
GTEX-1KANC-0006-SM-9YFL8	0.48135281711765
GTEX-1KD4Q-0006-SM-DIPEA	0.215760130228106
GTEX-1KD5A-0006-SM-DIPEB	0.351912045637392
GTEX-1KWVE-0005-SM-CYPSE	0.428168393348672
GTEX-1KXAM-0005-SM-DIPEC	0.636138895346924
GTEX-1L5NE-0005-SM-DIPEG	0.598933439953587
GTEX-1LB8K-0005-SM-DIPED	0.49266158040463
GTEX-1LBAC-0005-SM-DIPEE	0.393120666433142
GTEX-1LC47-0005-SM-COH2J	0.414045033468952
GTEX-1LG7Y-0005-SM-DKPQ7	0.399587247817243
GTEX-1LG7Z-0005-SM-DKPQ6	0.496030949971316
GTEX-1LGOU-0005-SM-DKPPW	0.518080074053717
GTEX-1LGRB-0006-SM-DKPPB	0.486906507217576
GTEX-1LH75-0006-SM-CXZIP	0.525582656703489
GTEX-1LKK1-0005-SM-CXZIT	0.233758973061249
GTEX-1LNCM-0005-SM-CXZIR	0.629472180013269
GTEX-1LSNL-0006-SM-CXZIV	0.595113682714612
GTEX-1LSNM-0005-SM-CXZIW	0.399017827954094
GTEX-1LSVX-0005-SM-DKPPI	0.365706650344292
GTEX-1LVA9-0006-SM-DKPPN	0.391329603556988
GTEX-1LVAM-0005-SM-CXZJ4	0.47382045217055
GTEX-1LVAN-0005-SM-DKPPM	0.387578645161338
GTEX-1LVAO-0006-SM-CXZIU	0.496851354127173
GTEX-1M4P7-0005-SM-CXZIS	0.363719091693401
GTEX-1M5QR-0005-SM-DKPPP	0.391558026360598
GTEX-1MA7W-0006-SM-DKPPR	0.439349704687504
GTEX-1MA7X-0006-SM-CXZJ6	0.250544925124234
GTEX-1MCC2-0006-SM-DKPPJ	0.435336283835412
GTEX-1MCQQ-0005-SM-DKPPV	0.329671555121414
GTEX-1MCYP-0005-SM-DKPPK	0.510765920817994
GTEX-1MGNQ-0005-SM-CXZJ1	0.533702226393708
GTEX-1MJIX-0006-SM-DKPPU	0.668278695849354
GTEX-1MJK2-0006-SM-CXZIN	0.373418096799048
GTEX-1MJK3-0006-SM-DKPP9	0.596776665960334
GTEX-1MUQO-0005-SM-DKPPT	0.445209169301534
GTEX-1N2DW-0006-SM-DKPP4	0.343907621029008
GTEX-1N2EE-0005-SM-DKPP5	0.327213422392292
GTEX-1N2EF-0005-SM-CXZIL	0.598529945546527
GTEX-1N5O9-0006-SM-DKPPS	0.487597298772276
GTEX-1NHNU-0005-SM-DKPP3	0.368020172903874
GTEX-1NSGN-0005-SM-DKPPX	0.555592482336008
GTEX-1NUQO-0005-SM-DKPP2	0.517155604950233
GTEX-1NV8Z-0005-SM-DKPQ3	0.373696723125017
GTEX-1O97I-0005-SM-DKPPY	0.46464487668289
GTEX-1O9I2-0005-SM-DKPQ1	0.429865570373139
GTEX-1OFPY-0005-SM-DKPPZ	0.410386865663227
GTEX-1OJC3-0006-SM-DKPP1	0.657565628963783
GTEX-1OJC4-0005-SM-DKPQ4	0.396398059807479
GTEX-1OKEX-0006-SM-DKPQ2	0.559999224122933
GTEX-1P4AB-0005-SM-CY8GM	0.303914815692113
GTEX-1PBJI-0005-SM-CJI1Y	0.641809014267815
GTEX-1PBJJ-0005-SM-CKZND	0.505042899276312
GTEX-1PDJ9-0006-SM-CY8GN	0.603829130534193
GTEX-1PFEY-0005-SM-CY8GO	0.567544460607718
GTEX-1PIEJ-0005-SM-DLZQL	0.633061914140154
GTEX-1PIGE-0005-SM-DLZQM	0.453165121826002
GTEX-1PIIG-0006-SM-DLZQF	0.58962695418488
GTEX-1POEN-0005-SM-DLZQN	0.351907034585846
GTEX-1PPH6-0005-SM-DLZQP	0.453714042837139
GTEX-1PPH7-0005-SM-CKZNE	0.332134712086965
GTEX-1PPH8-0006-SM-CY8GS	0.571136553094377
GTEX-1PWST-0005-SM-DLZQC	0.204522192334756
GTEX-1QAET-0006-SM-DLZQQ	0.478438158203543
GTEX-1QCLY-0005-SM-DLZQS	0.401468902777734
GTEX-1QCLZ-0006-SM-CY8GW	0.61543132292629
GTEX-1QEPI-0006-SM-CY8GY	0.438737549934293
GTEX-1QMI2-0006-SM-CY8H1	0.312492892368993
GTEX-1QP28-0006-SM-DLZQW	0.408438194983119
GTEX-1QP29-0005-SM-DLZQX	0.64778761608756
GTEX-1QP66-0005-SM-CY8H4	0.637182480441423
GTEX-1QP67-0006-SM-CY8H5	0.62252014807293
GTEX-1QP9N-0005-SM-CY8H9	0.617546690261259
GTEX-1QPFJ-0006-SM-CY8HB	0.466445078717056
GTEX-1QW4Y-0005-SM-DO93W	0.555927093372013
GTEX-1R46S-0006-SM-DO93Y	0.590585286432674
GTEX-1R7EU-0006-SM-DO93C	0.58139297258364
GTEX-1R7EV-0005-SM-DO938	0.287407032383309
GTEX-1R9JW-0002-SM-DO93B	0.505746300519498
GTEX-1R9K4-0006-SM-CYPRM	0.270584559889741
GTEX-1R9K5-0006-SM-DO939	0.503527139158225
GTEX-1R9PM-0006-SM-CYPTI	0.580789124449111
GTEX-1R9PN-0006-SM-DTX7L	0.606866968599633
GTEX-1R9PO-0006-SM-DO937	0.406336319713507
GTEX-1RAZA-0006-SM-CKZO9	0.256092143957263
GTEX-1RAZQ-0005-SM-DO93U	0.524813561040281
GTEX-1RAZR-0006-SM-DLHBR	0.606124222167724
GTEX-1RAZS-0005-SM-DO93D	0.445409892887229
GTEX-1RB15-0005-SM-CL53N	0.514848049504931
GTEX-1RDX4-0005-SM-DLHBS	0.488009711052887
GTEX-1RLM8-0005-SM-DO121	0.134510402041295
GTEX-1RMOY-0005-SM-DO11X	0.380036813825357
GTEX-1RNTQ-0006-SM-CYPRG	0.655698604216746
GTEX-1RQEC-0006-SM-CL542	0.275616797038651
GTEX-1RQED-0005-SM-DO11Z	0.389375481731674
GTEX-1S3DN-0006-SM-DO127	0.542407746848973
GTEX-1S5VW-0005-SM-CYPS4	0.347136749868174
GTEX-1S5ZA-0005-SM-CYPS2	0.474052089074921
GTEX-1S5ZU-0005-SM-CYPS3	0.447468404731843
GTEX-1S82P-0005-SM-CM2RX	0.504246092308648
GTEX-1S82U-0005-SM-CYPRW	0.591326827918532
GTEX-1S82Y-0005-SM-DO123	0.518962906284115
GTEX-1S82Z-0006-SM-DLHC5	0.620808721104073
GTEX-1S831-0006-SM-DLHC1	0.619250586311263
GTEX-1S83E-0006-SM-DLHBW	0.389900385019311
GTEX-N7MS-0007-SM-2D7W1	0.418747857013769
GTEX-N7MT-0007-SM-3GACQ	0.608654268636008
GTEX-NFK9-0006-SM-3GACS	0.344053111211679
GTEX-NPJ7-0006-SM-3GACR	0.652800098324548
GTEX-NPJ8-0007-SM-2D7VX	0.31417028274798
GTEX-O5YT-0007-SM-32PK7	0.588958054046617
GTEX-O5YW-0006-SM-3LK6E	0.556717471345957
GTEX-OHPK-0006-SM-2HMKH	0.546884890508136
GTEX-OHPL-0006-SM-3MJHB	0.612288096667991
GTEX-OHPM-0006-SM-2HMKU	0.459179899954638
GTEX-OHPN-0005-SM-2YUML	0.486000293159897
GTEX-OIZF-0006-SM-2I5GQ	0.662347147333451
GTEX-OIZH-0005-SM-2HMJN	0.441549390712276
GTEX-OIZI-0005-SM-2XCED	0.693446843727991
GTEX-OOBJ-0006-SM-2I3F4	0.539494540418897
GTEX-OOBK-0005-SM-2YUMG	0.577755638310857
GTEX-OXRL-0005-SM-3LK6A	0.565978306969573
GTEX-OXRO-0006-SM-2I5EM	0.410133258460953
GTEX-OXRP-0006-SM-2I3FN	0.36814826074911
GTEX-P44G-0006-SM-2TC6A	0.473011086245973
GTEX-P44H-0006-SM-2XCFB	0.652408934029792
GTEX-P4PP-0005-SM-2HMKX	0.463923726795976
GTEX-P4PQ-0005-SM-2HMKJ	0.551333182061012
GTEX-P4QS-0005-SM-2I3EY	0.357948134725993
GTEX-P78B-0005-SM-2I5GM	0.444909389136435
GTEX-PLZ4-0006-SM-CYPR7	0.644903043515644
GTEX-PLZ5-0006-SM-DIPE2	0.56608750376652
GTEX-PLZ6-0006-SM-33HBZ	0.511677943621028
GTEX-POMQ-0006-SM-5SI7D	0.409497980950796
GTEX-POYW-0006-SM-2XCF4	0.523486689480265
GTEX-PSDG-0005-SM-3GADC	0.637168616656511
GTEX-PVOW-0006-SM-3NMB8	0.420232951990488
GTEX-PW2O-0006-SM-2I3DV	0.350936843341923
GTEX-PWCY-0005-SM-DHXL3	0.418631186365452
GTEX-PWN1-0006-SM-CYPR2	0.665750513788789
GTEX-PX3G-0006-SM-5SI7E	0.595717255928771
GTEX-Q2AG-0005-SM-5SI7F	0.499570571240962
GTEX-Q2AH-0005-SM-33HBR	0.549464505148116
GTEX-Q2AI-0006-SM-2I3FG	0.582012504237763
GTEX-Q734-0006-SM-2I3FJ	0.568030921834279
GTEX-QCQG-0006-SM-DIPE5	0.671265390832623
GTEX-QDT8-0006-SM-CXZJC	0.56090273425489
GTEX-QDVJ-0005-SM-2TC5X	0.623482097353693
GTEX-QDVN-0006-SM-48U1R	0.515477920615026
GTEX-QEG4-0006-SM-2I5FY	0.487410099775533
GTEX-QEG5-0006-SM-2I5FZ	0.574404103875771
GTEX-QESD-0006-SM-2I5G6	0.496649301970187
GTEX-QLQ7-0005-SM-2S1QP	0.568748167267409
GTEX-QLQW-0005-SM-2S1RA	0.360717957380978
GTEX-QMR6-0005-SM-32PKY	0.194374973482436
GTEX-QMRM-0005-SM-3NB2A	0.613457446291814
GTEX-QV31-0006-SM-793B5	0.609792831250452
GTEX-QVJO-0006-SM-2S1RC	0.29571149156376
GTEX-QVUS-0006-SM-3GAE8	0.47347774309738
GTEX-QXCU-0006-SM-2TC5K	0.742564178014134
GTEX-R3RS-0005-SM-3GAEH	0.332986180197653
GTEX-R45C-0006-SM-3GAD6	0.258053658295225
GTEX-R53T-0005-SM-3GADK	0.534788927894188
GTEX-R55C-0005-SM-3GAE9	0.430384231154469
GTEX-R55D-0006-SM-3GIJS	0.607540005451105
GTEX-R55E-0006-SM-2TC5G	0.608305814818839
GTEX-R55G-0006-SM-2TC6O	0.389875597459798
GTEX-REY6-0005-SM-2TF54	0.542038543948802
GTEX-RM2N-0006-SM-2TF5H	0.62710886187293
GTEX-RN64-0005-SM-793B4	0.68797753876947
GTEX-RNOR-0005-SM-2TF4Z	0.590571359930756
GTEX-RTLS-0006-SM-2TF58	0.440225437816205
GTEX-RU1J-0006-SM-2TF6M	0.690639692549343
GTEX-RU72-0006-SM-2TF65	0.449517216857956
GTEX-RUSQ-0006-SM-2TF6P	0.444977468544107
GTEX-RVPV-0006-SM-2TF6Q	0.412831326072851
GTEX-RWS6-0005-SM-2XCAN	0.572005011180541
GTEX-RWSA-0005-SM-2XCAO	0.590010919731771
GTEX-S32W-0006-SM-2XCAK	0.218266412706985
GTEX-S33H-0005-SM-2XCAL	0.609812342200109
GTEX-S341-0006-SM-3NM8D	0.454050817141937
GTEX-S7PM-0006-SM-3NM8C	0.527122952105319
GTEX-S7SE-0005-SM-2XCEA	0.697233167750506
GTEX-S95S-0005-SM-2XCEC	0.597971576678574
GTEX-SE5C-0006-SM-4BRW5	0.610564468337442
GTEX-SIU8-0006-SM-2XCE5	0.517212963296757
GTEX-SJXC-0005-SM-2XCE7	0.459036749461443
GTEX-SN8G-0006-SM-32PLD	0.495707804303648
GTEX-SNMC-0006-SM-2XCFE	0.733502684270355
GTEX-SNOS-0006-SM-32PLH	0.644573486476497
GTEX-SSA3-0005-SM-32QOT	0.466820884683512
GTEX-SUCS-0006-SM-4DM59	0.592202079901728
GTEX-T2YK-0005-SM-32QOV	0.643988833560999
GTEX-T5JC-0006-SM-EZ6L9	0.441219786037974
GTEX-T5JW-0005-SM-3GADE	0.623661579308963
GTEX-T6MN-0005-SM-32PLJ	0.346459524825885
GTEX-T6MO-0006-SM-32QOU	0.484061349198882
GTEX-T8EM-0006-SM-3DB71	0.54333096990195
GTEX-TKQ1-0006-SM-33HBI	0.663732173705705
GTEX-TKQ2-0006-SM-33HBH	0.556236962852369
GTEX-TML8-0005-SM-32QPA	0.575134510158639
GTEX-TMMY-0005-SM-33HBN	0.508908259705288
GTEX-TMZS-0006-SM-3DB8G	0.595690626536164
GTEX-TSE9-0005-SM-4DXUF	0.45671822490904
GTEX-U3ZG-0006-SM-47JWX	0.277561012546729
GTEX-U3ZH-0005-SM-3DB72	0.4377114799464
GTEX-U3ZN-0006-SM-3DB7Y	0.473796701344865
GTEX-U4B1-0006-SM-3DB8E	0.658885608176657
GTEX-U8T8-0005-SM-3DB8F	0.416252124019587
GTEX-U8XE-0005-SM-3DB8I	0.692850161834136
GTEX-UJHI-0006-SM-3DB8H	0.698553958421563
GTEX-UJMC-0005-SM-3GACU	0.613238813785605
GTEX-UPJH-0006-SM-3GACW	0.588774340328179
GTEX-UPK5-0006-SM-3GAD8	0.43477784146705
GTEX-UTHO-0006-SM-3NMCC	0.585105069775713
GTEX-V1D1-0006-SM-3NMCE	0.61339029162047
GTEX-V955-0005-SM-3P5ZC	0.559174826214377
GTEX-VJWN-0005-SM-3GIKF	0.508744931185178
GTEX-VJYA-0005-SM-3P5ZD	0.463656540198733
GTEX-VUSG-0006-SM-3GIK9	0.675550564891975
GTEX-VUSH-0005-SM-3NB2H	0.610132160674292
GTEX-W5WG-0006-SM-3GIJT	0.599855151153939
GTEX-W5X1-0006-SM-3GIJZ	0.63630293265158
GTEX-WCDI-0005-SM-3NB2M	0.5560378350344
GTEX-WEY5-0006-SM-3GIKG	0.401964999203037
GTEX-WFG7-0005-SM-3GIKM	0.610240225842446
GTEX-WFG8-0006-SM-3GIKS	0.641761043818424
GTEX-WFJO-0005-SM-3GIKY	0.567192744788274
GTEX-WFON-0005-SM-3NMC9	0.44404225245145
GTEX-WH7G-0005-SM-3NMBX	0.40875043549448
GTEX-WHPG-0006-SM-3NMBV	0.505015124291409
GTEX-WHSB-0005-SM-3LK7C	0.545971967619991
GTEX-WHSE-0006-SM-3NMBW	0.43136705153213
GTEX-WHWD-0005-SM-3LK7D	0.581506225016017
GTEX-WI4N-0005-SM-3LK7E	0.560473935576235
GTEX-WK11-0006-SM-3NB3J	0.591202895093306
GTEX-WL46-0006-SM-4OOS5	0.534352609380947
GTEX-WOFL-0006-SM-3TW8K	0.300033836527071
GTEX-WOFM-0005-SM-3MJF3	0.519375330733593
GTEX-WQUQ-0006-SM-3MJF4	0.647227747914255
GTEX-WRHK-0005-SM-3MJF5	0.652011533505806
GTEX-WRHU-0006-SM-3MJF6	0.635990736213834
GTEX-WVLH-0006-SM-3MJF7	0.413763808257296
GTEX-WWYW-0005-SM-3NB3K	0.5088443171937
GTEX-WXYG-0005-SM-3NB3M	0.607315607809389
GTEX-WY7C-0006-SM-3NB3L	0.515279311485458
GTEX-WYBS-0005-SM-4ONDR	0.50459517877488
GTEX-WYJK-0005-SM-3NMA1	0.538817241276827
GTEX-WYVS-0006-SM-3NMA7	0.620823992339867
GTEX-WZTO-0006-SM-3NM9T	0.384556037530284
GTEX-X15G-0005-SM-3NMDA	0.554854127344871
GTEX-X261-0005-SM-4PQYX	0.350642123572902
GTEX-X3Y1-0006-SM-3P5ZG	0.52443888208421
GTEX-X4EO-0006-SM-3P5ZF	0.663827372391821
GTEX-X4EP-0005-SM-3P5ZE	0.329731619994874
GTEX-X4LF-0006-SM-3NMCO	0.693792990608133
GTEX-X4XX-0005-SM-3NMCS	0.557883369063174
GTEX-X4XY-0006-SM-46MV2	0.482669893596649
GTEX-X585-0005-SM-46MV3	0.736480698937457
GTEX-X5EB-0006-SM-46MV5	0.393417027686525
GTEX-X62O-0005-SM-46MV1	0.588377232965501
GTEX-X638-0005-SM-47JX6	0.509229270974217
GTEX-X88G-0006-SM-47JX5	0.577688193846087
GTEX-X8HC-0006-SM-46MV6	0.460327502384742
GTEX-XAJ8-0006-SM-46MVM	0.622362757233587
GTEX-XBEC-0006-SM-4AT5T	0.352917179348606
GTEX-XBED-0006-SM-47JXO	0.519209841458905
GTEX-XBEW-0006-SM-4AT4E	0.582418915178969
GTEX-XGQ4-0005-SM-4AT5U	0.555510068356071
GTEX-XK95-0005-SM-4AT4S	0.392850254531951
GTEX-XLM4-0005-SM-4AT4P	0.667230923351924
GTEX-XMD1-0006-SM-4AT4Q	0.452672811805852
GTEX-XMD2-0006-SM-4WWEG	0.539181609733547
GTEX-XMD3-0006-SM-4AT5X	0.615917566861321
GTEX-XMK1-0005-SM-4B665	0.538139063189386
GTEX-XOT4-0005-SM-4B64S	0.419501591829327
GTEX-XPT6-0006-SM-4B66Q	0.493554962781476
GTEX-XPVG-0006-SM-4B65Z	0.344612925368503
GTEX-XQ3S-0006-SM-4BOQ4	0.570492905445613
GTEX-XQ8I-0006-SM-4BOQ5	0.22477993900318
GTEX-XUW1-0005-SM-4BOQ7	0.658132765274628
GTEX-XUYS-0005-SM-47JZ2	0.604366274066152
GTEX-XUZC-0005-SM-4BOQ8	0.464368661316894
GTEX-XXEK-0005-SM-4BRWJ	0.488993804333468
GTEX-XYKS-0005-SM-4BRUD	0.454806535878833
GTEX-Y111-0006-SM-4SOIO	0.567504821628062
GTEX-Y114-0006-SM-4TT76	0.640464894581877
GTEX-Y3I4-0006-SM-4TT1E	0.506807503003054
GTEX-Y3IK-0005-SM-4WWDE	0.557761999369665
GTEX-Y5LM-0005-SM-4V6EJ	0.624151756818245
GTEX-Y5V5-0006-SM-4V6FE	0.394558726497787
GTEX-Y5V6-0005-SM-4V6FD	0.53678403625808
GTEX-Y8DK-0005-SM-4RGNR	0.373598021165518
GTEX-Y8E4-0006-SM-4V6EW	0.60628029040624
GTEX-Y8E5-0006-SM-47JWQ	0.316686237930017
GTEX-Y8LW-0005-SM-4V6EV	0.603299188923265
GTEX-Y9LG-0006-SM-4VBRK	0.543003642119831
GTEX-YB5E-0005-SM-4VDSO	0.553172827895304
GTEX-YB5K-0005-SM-4VDSP	0.610979461332934
GTEX-YBZK-0005-SM-59HKG	0.489504200661363
GTEX-YEC3-0005-SM-4W21J	0.602512657480105
GTEX-YEC4-0001-SM-4W1Y6	0.531697084259448
GTEX-YECK-0005-SM-4W217	0.417714467882945
GTEX-YF7O-0005-SM-4W1ZU	0.571535222749712
GTEX-YFC4-0006-SM-4RGLV	0.628392946033794
GTEX-YFCO-0005-SM-4W1ZI	0.614757473996049
GTEX-Z93S-0005-SM-4RGLW	0.677822036539013
GTEX-ZAB4-0005-SM-4RGM8	0.431450776923712
GTEX-ZC5H-0005-SM-4WAXM	0.24727529391705
GTEX-ZDTS-0006-SM-4WAYZ	0.673270380233356
GTEX-ZDTT-0006-SM-4WKFP	0.628756179344614
GTEX-ZDXO-0006-SM-4WKGF	0.576056444317432
GTEX-ZDYS-0002-SM-4WKGR	0.62903768717573
GTEX-ZE7O-0006-SM-51MTA	0.501555756241267
GTEX-ZE9C-0006-SM-4WKG2	0.658811923023872
GTEX-ZEX8-0005-SM-4WKGE	0.6056472291671
GTEX-ZF28-0005-SM-4WKH3	0.451552224659915
GTEX-ZF29-0006-SM-4WKGQ	0.567761151306092
GTEX-ZF2S-0006-SM-4WKHF	0.430942494922626
GTEX-ZF3C-0005-SM-4WWAR	0.60119664452653
GTEX-ZG7Y-0006-SM-4WWEA	0.587654096242785
GTEX-ZGAY-0006-SM-4WWAQ	0.662511162548032
GTEX-ZLV1-0005-SM-4WWAP	0.531258748770219
GTEX-ZP4G-0006-SM-4WWE6	0.649398413036492
GTEX-ZPCL-0006-SM-4WWAS	0.572051087470672
GTEX-ZPIC-0005-SM-4WWEB	0.56138430768901
GTEX-ZPU1-0006-SM-4WWAT	0.521109037086974
GTEX-ZQG8-0005-SM-4YCEH	0.477908171458517
GTEX-ZQUD-0005-SM-4YCE5	0.369804293975906
GTEX-ZT9W-0005-SM-4YCEG	0.607152720939524
GTEX-ZTPG-0006-SM-4YCFG	0.50797022696511
GTEX-ZTSS-0005-SM-4YCDR	0.520536002057427
GTEX-ZTTD-0006-SM-51MSJ	0.330043903373285
GTEX-ZTX8-0006-SM-4YCE4	0.561910592360013
GTEX-ZUA1-0005-SM-4YCEV	0.432097000889731
GTEX-ZV68-0006-SM-4YCEJ	0.551074815293067
GTEX-ZV7C-0005-SM-57WDL	0.659241734733109
GTEX-ZVE2-0006-SM-51MRW	0.323287062183998
GTEX-ZVP2-0005-SM-51MRK	0.612365330943693
GTEX-ZVT2-0005-SM-57WBW	0.496870146320989
GTEX-ZVT3-0006-SM-51MT9	0.432312344283787
GTEX-ZVT4-0006-SM-57WB8	0.573248171484569
GTEX-ZVTK-0006-SM-57WBK	0.504669193088406
GTEX-ZVZP-0006-SM-51MSW	0.625155071990011
GTEX-ZVZQ-0006-SM-51MR8	0.467917290780356
GTEX-ZXES-0005-SM-57WCB	0.553285856938825
GTEX-ZXG5-0005-SM-57WCN	0.641300458178868
