## Additional file 6 for "Transcriptome diversity is a systematic source of bias in RNA-sequencing data": lin.txt

sample_id	transcriptome_diversity
GSM1470889	0.765494810662698
GSM1470890	0.758961819610555
GSM1470891	0.72848264502555
GSM1470892	0.787012161821536
GSM1470893	0.806028027556775
GSM1470894	0.783724491985871
GSM1470895	0.794633590705006
GSM1470896	0.78552401376955
GSM1470897	0.756967745242222
GSM1973013	0.749501640876709
GSM1470898	0.779936333930435
GSM1470899	0.578700551938935
GSM1470900	0.752332940978785
GSM1470901	0.757544915841283
GSM1470902	0.802223216311572
GSM1470903	0.79889918348205
GSM1470904	0.764683532562784
GSM1470905	0.770409257078718
GSM1470906	0.770683518578083
GSM1470907	0.755948669318011
GSM1470908	0.764100984352044
GSM1470909	0.787600019207046
GSM1470910	0.65278692786122
GSM1470911	0.723860764449805
GSM1470912	0.762040950033295
GSM1470913	0.788567931713137
GSM1470914	0.685288610537467
GSM1470915	0.772178705811072
GSM1470916	0.793997713600389
GSM1470917	0.778629554045576
GSM1470918	0.773366150539846
GSM1470919	0.794684496411061
GSM1470920	0.778892596135184
GSM1973014	0.76255824583537
GSM1470921	0.793361984492847
GSM1470922	0.678297294847573
GSM1470923	0.733376353474919
GSM1470924	0.750968550483512
GSM1470925	0.744055920037354
GSM1470926	0.800704872130352
GSM1470927	0.726332617623352
GSM1470928	0.783356601310985
GSM1470929	0.790989010567977
GSM1470930	0.755496801352269
GSM1470931	0.78762444152791
GSM1470932	0.735450587433822
GSM1470933	0.735053863841817
GSM1470934	0.786432632679933
GSM1470935	0.799920219105502
GSM1470936	0.789655775379103
GSM1470937	0.77743028267623
GSM1470938	0.81972053068828
GSM1470939	0.794882912982088
GSM1470940	0.773583407363006
GSM1470941	0.762671443980913
GSM1470942	0.749897138157688
GSM1470943	0.784744953787185
GSM1470944	0.784500076470013
GSM1470945	0.753688115040281
GSM1470946	0.737855335394695
GSM1470947	0.791918240048855
GSM1470948	0.719864827458393
GSM1470949	0.739857491798003
GSM1470950	0.777028775272038
GSM1470951	0.768984203799615
GSM1470952	0.774567138024979
GSM1470953	0.750700396760326
GSM1470954	0.74413290470216
GSM1470955	0.785796621891527
GSM1470956	0.729500989117441
GSM1470957	0.735151038489509
GSM1470958	0.731453308493321
GSM1470959	0.755125550339341
GSM1470960	0.74859010825993
GSM1470961	0.749377523291225
GSM1973015	0.703696936202829
GSM1470962	0.761363077194315
GSM1470963	0.718001976157306
GSM1973016	0.653476588592995
GSM1470964	0.733781698789594
GSM1470965	0.764811085430472
GSM1470966	0.666871825395311
GSM1470967	0.763520098725856
GSM1470968	0.690640067100055
GSM1470969	0.71980254135759
GSM1470970	0.75513024716043
GSM1470971	0.738886435509505
GSM1470972	0.763135322207283
GSM1470973	0.754717022387457
GSM1470974	0.757416856405233
GSM1470975	0.736704662588058
GSM1470976	0.737349311033234
GSM1470977	0.767816390210061
GSM1470978	0.736636654153745
GSM1973017	0.772546264229241
GSM1470979	0.788512744761003
GSM1470980	0.79335153525336
GSM1470981	0.754341741858544
GSM1470982	0.761381508926794
GSM1470983	0.698300045677454
GSM1470984	0.716377983613722
GSM1973018	0.783644152067176
GSM1470985	0.783216195336077
GSM1470986	0.726584912872846
GSM1470987	0.722866189589007
GSM1470988	0.726840542326386
GSM1470989	0.721122713533213
GSM1470990	0.725512123225489
GSM1470991	0.741170554185215
GSM1470992	0.609967927575624
GSM1470993	0.695555374900556
GSM1470994	0.678510776364374
GSM1470995	0.651775767675239
GSM1470996	0.738741914813353
GSM1470997	0.720626461000125
GSM1470998	0.693146255160536
GSM1470999	0.751929682571159
GSM1471000	0.731980647821385
GSM1471001	0.703319790578925
GSM1471002	0.705627545218366
GSM1973019	0.692046740835228
GSM1471003	0.786037960880732
GSM1471004	0.676636472177308
GSM1471005	0.593767958178985
GSM1471006	0.695636365573031
GSM1471007	0.750582923953988
GSM1471008	0.68195028734023
GSM1471009	0.771096658570942
GSM1471010	0.775332134884472
GSM1471011	0.671655552185367
GSM1471012	0.703080071533222
GSM1471013	0.777084367826549
GSM1471014	0.730899135563969
GSM1471015	0.676901376707573
GSM1471016	0.703074608417638
GSM1471017	0.771671517862546
GSM1471018	0.641602011049204
GSM1471019	0.697161201119237
GSM1471020	0.74896263243519
GSM1471021	0.749241630358485
GSM1471022	0.750792015326463
GSM1471023	0.736203784274958
GSM1471024	0.726920902919636
GSM1471025	0.736929273469308
GSM1471026	0.748629877543097
GSM1471027	0.747799197218347
GSM1471028	0.720814329799595
GSM1471029	0.724736486964342
GSM1471030	0.707278154824129
GSM1471031	0.747173326655542
GSM1471032	0.806261652172603
GSM1471033	0.732195594255933
GSM1471034	0.785748438083832
GSM1471035	0.736443599642343
GSM1471036	0.742184012136163
GSM1471037	0.742360590342545
GSM1471038	0.762858247430113
GSM1471039	0.795063281505257
GSM1471040	0.756512210088936
GSM1471041	0.732774772180791
GSM1471042	0.699135300004134
GSM1471043	0.751509115186978
GSM1471044	0.798652977777124
GSM1471045	0.719455552261169
GSM1471046	0.699050327109434
GSM1471047	0.728105556218619
GSM1471048	0.734198466463905
GSM1471049	0.64836614806791
GSM1471050	0.766232240742145
GSM1471051	0.651686965047571
GSM1471052	0.635663215514901
GSM1471053	0.742692037552612
GSM1471054	0.758647578919399
GSM1471055	0.71060413808054
GSM1471056	0.696424720362093
GSM1471057	0.695259099671038
GSM1471058	0.708666658741568
GSM1471059	0.686952955066571
GSM1471060	0.740967700125903
GSM1471061	0.608693217323768
GSM1471062	0.697920771050232
GSM1471063	0.746890841657827
GSM1471064	0.760181044371204
GSM1471065	0.653696441126562
GSM1471066	0.547319173212972
GSM1471067	0.662172339894574
GSM1471068	0.71807873953801
GSM1471069	0.573657732881127
GSM1471070	0.699312960297023
GSM1471071	0.691960921862103
GSM1471072	0.703983536560122
GSM1471073	0.746002814094377
GSM1471074	0.732571695963406
GSM1471075	0.752567026526078
GSM1471076	0.776408309968174
GSM1471077	0.790240684398357
GSM1471078	0.797393069736037
GSM1471079	0.792015633518129
GSM1471080	0.783197340879105
GSM1471081	0.809875183111806
GSM1471082	0.787638110853293
GSM1471083	0.783346199170795
GSM1471084	0.780140029658697
GSM1471085	0.780208103366194
GSM1471086	0.807695478968742
GSM1471087	0.794085145986498
GSM1471088	0.802787592698949
GSM1471089	0.831135728377601
GSM1471090	0.826486174672941
GSM1471091	0.817112234159529
GSM1471092	0.809732481624919
GSM1471093	0.798126872328443
GSM1471094	0.818317933571038
GSM1471095	0.746751892953481
GSM1471096	0.792151008074692
GSM1471097	0.736884722991279
GSM1471098	0.741132984935634
GSM1471099	0.786489125655537
GSM1471100	0.777724716004626
GSM1471101	0.758608278353437
GSM1471102	0.813890863306168
GSM1471103	0.780290470757428
GSM1471104	0.780754064576409
GSM1471105	0.802831250880919
GSM1471106	0.774646998531281
GSM1471107	0.789277189284091
GSM1471108	0.764923764235019
GSM1471109	0.776409794061998
GSM1471110	0.781106260629819
GSM1471111	0.794497635138898
GSM1471112	0.790248134586217
GSM1471113	0.808904028272746
GSM1471114	0.803743688443144
GSM1471115	0.772327290262564
GSM1471116	0.814082942314288
GSM1471117	0.797386484448358
GSM1471118	0.774099819753611
GSM1471119	0.774250259250787
GSM1471120	0.756491569390614
GSM1471121	0.800174250007645
GSM1471122	0.782598871549489
GSM1471123	0.802271953838459
GSM1471124	0.797876619415288
GSM1471125	0.80274660036305
GSM1471126	0.76377514026353
GSM1471127	0.787790203121234
GSM1471128	0.780766974129385
GSM1471129	0.817912456139378
GSM1471130	0.767080989078561
GSM1471131	0.791779392614529
GSM1471132	0.773241848869346
GSM1471133	0.789281409320262
GSM1471134	0.81038940284474
GSM1471135	0.803477690873721
GSM1471136	0.812964590712004
GSM1471137	0.779445142581297
GSM1471138	0.775150208443633
GSM1471139	0.779398003617149
GSM1471140	0.791154963592208
GSM1471141	0.783884777157819
GSM1471142	0.766064008487384
GSM1471143	0.747096189560265
GSM1471144	0.763498754702061
GSM1471145	0.775836816018783
GSM1471146	0.799401034342681
GSM1471147	0.803195943433405
GSM1471148	0.729772759306966
GSM1471149	0.793495898644518
GSM1471150	0.769252401073894
GSM1471151	0.79029974392905
GSM1471152	0.797831333417733
GSM1471153	0.762753868930334
GSM1471154	0.773022153760517
GSM1471155	0.743603345943004
GSM1471156	0.758340004230159
GSM1471157	0.771090587404248
GSM1471158	0.749517923219484
GSM1471159	0.797714073129777
GSM1471160	0.761663903951009
GSM1471161	0.75276900567304
GSM1471162	0.791311206494073
GSM1471163	0.759892500663029
GSM1471164	0.78047164299748
GSM1471165	0.76701910514947
GSM1471166	0.770542367666721
GSM1471167	0.781806379343297
GSM1471168	0.796518442315384
GSM1471169	0.793337881631154
GSM1471170	0.764662942047339
GSM1471171	0.777741667280119
GSM1471172	0.795240476737991
GSM1471173	0.767454567551912
GSM1471174	0.779262853074723
GSM1471175	0.793789091489923
GSM1471176	0.791924722468959
GSM1471177	0.777696915825312
GSM1471178	0.763108540647774
GSM1471179	0.786102773036076
GSM1471180	0.791122035944377
GSM1471181	0.818184791494936
GSM1471182	0.81623523355583
GSM1471183	0.785870249577176
GSM1471184	0.815333936691533
GSM1471185	0.811335812766428
GSM1471186	0.810568543059854
GSM1471187	0.772044724580441
GSM1471188	0.784747000280045
GSM1471189	0.77650590427469
GSM1471190	0.769724333865561
GSM1471191	0.766833195863066
GSM1471192	0.794835613946529
GSM1471193	0.79347712948685
GSM1471194	0.792732505505775
GSM1471195	0.819877618695123
GSM1471196	0.787841143137296
GSM1471197	0.783292561391155
GSM1471198	0.804387986170419
GSM1471199	0.807552478231044
GSM1471200	0.802710115050761
GSM1471201	0.788144988096755
GSM1471202	0.794394370323094
GSM1471203	0.791514708185889
GSM1471204	0.792880260369624
GSM1471205	0.793206253513539
GSM1471206	0.766342624472423
GSM1471207	0.766377727118593
GSM1471208	0.784612686278595
GSM1471209	0.80706148711478
GSM1471210	0.780993874795832
GSM1471211	0.795613815257679
GSM1471212	0.783555257340318
GSM1471213	0.763814565031559
GSM1471214	0.751624352203721
GSM1471215	0.799319834429587
GSM1471216	0.768362243063954
GSM1471217	0.802340956593777
GSM1471218	0.785918460817346
GSM1471219	0.793560763501465
GSM1471220	0.793954822392194
GSM1471221	0.79945652155825
GSM1471222	0.803856960408513
GSM1471223	0.806755927738167
GSM1471224	0.790953944128107
GSM1471225	0.776258408551699
GSM1471226	0.779873308229952
GSM1471227	0.79680496871779
GSM1471228	0.81748068990656
GSM1471229	0.782689366057242
GSM1471230	0.764258012111491
GSM1471231	0.765896094391029
GSM1471232	0.816940289673754
GSM1471233	0.769856020537013
GSM1471234	0.825906840262998
GSM1471235	0.760501559126473
GSM1471236	0.78150594354603
GSM1471237	0.794427727308511
GSM1471238	0.785146594039279
GSM1471239	0.769591246948341
GSM1471240	0.805320988117448
GSM1471241	0.825659662275542
GSM1471242	0.806935600584291
GSM1471243	0.796904696085406
GSM1471244	0.770252299677368
GSM1471245	0.822535918187877
GSM1471246	0.812132283186467
GSM1471247	0.7988379866776
GSM1471248	0.76997885405464
GSM1471249	0.769392617525434
GSM1471250	0.779067956764749
GSM1471251	0.793385291972169
GSM1471252	0.820670799562203
GSM1471253	0.805269965887066
GSM1471254	0.790115433195556
GSM1471255	0.800862097795807
GSM1471256	0.810319749270761
GSM1471257	0.765752385941037
GSM1471258	0.776654891587242
GSM1471259	0.777155454199145
GSM1973020	0.365842700374992
GSM1471260	0.749437046190508
GSM1973021	0.546332256193076
GSM1471261	0.777977411844444
GSM1471262	0.565929450770422
GSM1973022	0.699283686540925
GSM1471263	0.354336719281144
GSM1973023	0.338922148520148
GSM1471264	0.747809530668449
GSM1471265	0.645254395033249
GSM1471266	0.314250484497188
GSM1471267	0.340511169528038
GSM1973024	0.67452558708843
GSM1471268	0.333424874333781
GSM1471269	0.77248521855264
GSM1471270	0.480649584977583
GSM1973025	0.734375516607904
GSM1973026	0.469991339736181
GSM1471271	0.774071580338316
GSM1973027	0.460655376761479
GSM1471272	0.769511995753987
GSM1973028	0.342025408285677
GSM1471273	0.604286686997666
GSM1973029	0.419626028396605
GSM1471274	0.638398697334833
GSM1973030	0.442559410798896
GSM1471275	0.666406572775283
GSM1471276	0.38546389043372
GSM1973031	0.716441616812308
GSM1973032	0.49687559748383
GSM1471277	0.718457092356766
GSM1471278	0.497745711018498
GSM1973033	0.714832024003682
GSM1471279	0.345271659864442
GSM1471280	0.31836415967366
GSM1471281	0.370599635987715
GSM1471282	0.536250509046182
GSM1471283	0.247068809654564
GSM1471284	0.382947341941897
GSM1471285	0.34128226815554
GSM1471286	0.577591572095992
GSM1973034	0.551231171532455
GSM1471287	0.759680077019676
GSM1973035	0.491098652308587
GSM1471288	0.614855108522982
GSM1471289	0.318511056491039
GSM1471290	0.392326366186047
GSM1973036	0.73294817700777
GSM1471291	0.386780744297948
GSM1973037	0.522177136038492
GSM1471292	0.778797835596356
GSM1471293	0.475886341419207
GSM1471294	0.520138246831933
GSM1471295	0.647755234878451
GSM1471296	0.425760844502391
GSM1471297	0.44050248947325
GSM1973038	0.469979777682923
GSM1471298	0.764274751155539
GSM1471299	0.489660746491557
GSM1973039	0.778463578180429
GSM1973040	0.61821385139595
GSM1471300	0.779624202652294
GSM1471301	0.472852034161615
GSM1471302	0.492997809958468
GSM1973041	0.410284685422574
GSM1471303	0.749114624747732
GSM1471304	0.440385266307739
GSM1471305	0.399528763951396
GSM1471306	0.318609195867181
GSM1471307	0.411052211219012
GSM1973042	0.490645435085948
GSM1471308	0.757043975369348
GSM1471309	0.491345546696158
GSM1973043	0.480011540440959
GSM1471310	0.746560305363313
GSM1471311	0.410848849840005
GSM1973044	0.482939232449864
GSM1471312	0.70908274963093
GSM1471313	0.411259982541509
GSM1471314	0.410134406020603
GSM1973045	0.435634366055331
GSM1471315	0.71684723673313
GSM1471316	0.37055071023872
GSM1471317	0.45540131250466
GSM1973046	0.409659821055516
GSM1471318	0.651101914611316
GSM1471319	0.412703927723569
GSM1471320	0.377641992932684
GSM1471321	0.709500406751822
GSM1471322	0.40399017012214
GSM1973047	0.597579165120005
GSM1471323	0.723748720706731
GSM1471324	0.416808179500756
GSM1471325	0.486480306519569
GSM1973048	0.690403256241364
GSM1973049	0.530279125527595
GSM1471326	0.76912349444888
GSM1471327	0.529263022533995
GSM1471328	0.265427369222687
GSM1471329	0.452874002143363
GSM1973050	0.523073654624898
GSM1471330	0.691835223814422
GSM1973051	0.525893612156078
GSM1471331	0.724536206371437
GSM1471332	0.4306678308777
GSM1471333	0.637287550683882
GSM1471334	0.363009987447585
GSM1471335	0.457203346671004
GSM1471336	0.420283497725368
GSM1973052	0.464198729099129
GSM1471337	0.769226892539446
GSM1471338	0.494188641687734
GSM1471339	0.48415786577874
GSM1471340	0.486187689141384
GSM1973053	0.431743875272212
GSM1471341	0.71690212137171
GSM1471342	0.43685900543716
GSM1471343	0.505843230916515
GSM1471344	0.546757589017974
GSM1471345	0.481426086228288
GSM1973054	0.551449773208419
GSM1471346	0.761931833984945
GSM1471347	0.470326566416607
GSM1973055	0.738915820455719
GSM1973056	0.442297352921431
GSM1471348	0.726136209479913
GSM1471349	0.406609810530504
GSM1973057	0.490008400134916
GSM1471350	0.714577041434732
GSM1973058	0.542691919063235
GSM1471351	0.731278583525736
GSM1471352	0.363356112286857
GSM1471353	0.521049903340205
GSM1973059	0.455966865320179
GSM1471354	0.751356709775623
GSM1973060	0.377576281458656
GSM1471355	0.727891402303269
GSM1471356	0.671439737707084
GSM1471357	0.389793969821866
GSM1471358	0.38662551083459
GSM1973061	0.769570477200932
GSM1471359	0.755010551444049
GSM1973062	0.403037561885461
GSM1471360	0.669355564425546
GSM1471361	0.3617234984419
GSM1973063	0.76257837495771
GSM1973064	0.440869537029176
GSM1471362	0.737419126895161
GSM1973065	0.41719724606405
GSM1471363	0.787032851571615
GSM1973066	0.413429766371915
GSM1471364	0.693058355239707
GSM1471365	0.472277653708702
GSM1973067	0.773401362836544
GSM1471366	0.302275588959312
GSM1973068	0.717233526412368
GSM1471367	0.717631340038277
GSM1471368	0.731814006724532
GSM1471369	0.750529666551039
GSM1471370	0.766215725709834
GSM1471371	0.408194172769501
GSM1973069	0.783008662717655
GSM1973070	0.411166367643911
GSM1471372	0.716329653569991
GSM1471373	0.425747291468586
GSM1973071	0.787665666786886
GSM1471374	0.377043330471702
GSM1973072	0.693151218923704
GSM1471375	0.342392742461924
GSM1973073	0.384227333411087
GSM1471376	0.734941368660883
GSM1471377	0.302968830175333
GSM1471378	0.335319176520757
GSM1471379	0.266078871827435
GSM1973074	0.381459258058133
GSM1471380	0.747172784739162
GSM1973075	0.418499625384603
GSM1471381	0.741688513552827
GSM1471382	0.401226424641431
GSM1973076	0.727997573889746
GSM1973077	0.446103251992985
GSM1471383	0.727279337550241
GSM1471384	0.398369086487228
GSM1471385	0.35600556324243
GSM1973078	0.71792431293973
GSM1471386	0.682592221618872
GSM1973079	0.609332846038312
GSM1973080	0.432738233026316
GSM1471387	0.791971441556789
GSM1973081	0.441132328055902
GSM1471388	0.721048646373591
GSM1973082	0.460772337471642
GSM1471389	0.753532790598266
GSM1471390	0.342199157203137
GSM1973083	0.364591485061607
GSM1471391	0.759019364180272
GSM1471392	0.447940813008193
GSM1973084	0.674692425536953
GSM1471393	0.415769695274532
GSM1973085	0.727307358377326
GSM1471394	0.415426323967984
GSM1471395	0.328546281179475
GSM1471396	0.261804338291541
GSM1471397	0.352893211467626
GSM1973086	0.734948405754182
GSM1471398	0.314840867062686
GSM1973087	0.73377909442311
GSM1471399	0.283912844039544
GSM1973088	0.697048851460432
GSM1471400	0.372972616668481
GSM1973089	0.692983778741091
GSM1471401	0.458720134626558
GSM1471402	0.314523189822077
GSM1973090	0.715485287313158
GSM1973091	0.389586038966186
GSM1471403	0.782470207023244
GSM1471404	0.343212273217232
GSM1471405	0.323880874424377
GSM1973092	0.406116495321341
GSM1471406	0.749707412320692
GSM1471407	0.302256713467415
GSM1471408	0.335186620829287
GSM1973093	0.305943308455894
GSM1471409	0.639634087739404
GSM1973094	0.373492467025948
GSM1471410	0.599394254726777
GSM1973095	0.44255733290991
GSM1471411	0.750983588580326
GSM1973096	0.435612880954908
GSM1471412	0.714469804038468
GSM1973097	0.384248108196321
GSM1471413	0.737281601617244
GSM1471414	0.300724844958421
GSM1973098	0.525653296910494
GSM1973099	0.368321545475886
GSM1471415	0.748295409625801
GSM1973100	0.385536174947523
GSM1471416	0.74248153709031
GSM1471417	0.324679811499115
GSM1973101	0.731772874217975
GSM1471418	0.288766640002075
GSM1973102	0.558926951486652
GSM1471419	0.290131662371466
GSM1973103	0.379136236114361
GSM1471420	0.73059531467486
GSM1471421	0.292929674112206
GSM1973104	0.45564865453498
GSM1973105	0.279178603860142
GSM1471422	0.4477149923321
GSM1471423	0.297503007780563
GSM1973106	0.751959369906127
GSM1973107	0.429048627724863
GSM1471424	0.777405750477403
GSM1471425	0.341193875626432
GSM1973108	0.442890557615978
GSM1471426	0.770935406442356
GSM1471427	0.391920663135693
GSM1973109	0.735703719542904
GSM1471428	0.29715823707003
GSM1973110	0.686360854465368
GSM1973111	0.71612926476448
GSM1471429	0.710057129357449
GSM1471430	0.387063514099601
GSM1973112	0.714461483437688
GSM1471431	0.794960653255512
GSM1973113	0.402703164584498
GSM1471432	0.790520472725695
GSM1973114	0.434660587709342
GSM1471433	0.780112812977468
GSM1973115	0.429304439319398
GSM1471434	0.776774381682751
GSM1471435	0.42750938773407
GSM1973116	0.772711610178826
GSM1471436	0.368448040600905
GSM1973117	0.741853034429836
GSM1471437	0.448156318326115
GSM1973118	0.755238921154986
GSM1973119	0.635298128941057
GSM1471438	0.605401774785844
GSM1471439	0.470511850890114
GSM1973120	0.752690583046377
GSM1973121	0.451179610960163
GSM1973122	0.744006462402765
GSM1471440	0.737070054810772
GSM1471441	0.757034972883328
GSM1973123	0.470760861715137
GSM1471442	0.657101075257099
GSM1973124	0.617184495948233
GSM1471443	0.759917866790362
GSM1973125	0.630909716154503
GSM1471444	0.763272654009404
GSM1973126	0.549087347818136
GSM1471445	0.801168156053142
GSM1973127	0.763934958768242
GSM1471446	0.756695099410735
GSM1471447	0.736025949681908
GSM1471448	0.743505862661751
GSM1471449	0.639865757852144
GSM1471450	0.781742368902267
GSM1471451	0.718736661836877
GSM1471452	0.742477531228584
GSM1471453	0.717678879900886
GSM1471454	0.682743440226852
GSM1471455	0.695685655796481
GSM1471456	0.630658498460413
GSM1471457	0.7299055908841
GSM1471458	0.739343265374959
GSM1471459	0.681173575171052
GSM1471460	0.696489270465881
GSM1471461	0.658588362794965
GSM1471462	0.68005079101564
GSM1471463	0.704536476016606
GSM1471464	0.712240471843094
GSM1471465	0.395855480885286
GSM1471466	0.556458274587579
GSM1471467	0.660097160746607
GSM1471468	0.710032104354686
GSM1471469	0.714582674651438
GSM1471470	0.703498070608605
GSM1471471	0.74259911274646
GSM1471472	0.736439900504962
GSM1471473	0.747316278125207
GSM1471474	0.757809226937376
GSM1471475	0.674422144094643
GSM1471476	0.638397836380653
GSM1973128	0.774825229335765
GSM1471477	0.769629047223558
GSM1471478	0.592312711699287
GSM1471479	0.655420669910129
GSM1973129	0.752044880480862
GSM1471480	0.743811298202743
GSM1471481	0.693511859542953
GSM1471482	0.741833771842696
GSM1471483	0.685477996907685
GSM1471484	0.76758271241345
GSM1471485	0.700057532358796
GSM1471486	0.741034593116411
GSM1471487	0.734315713216584
GSM1471488	0.654165254018383
GSM1471489	0.534769413742731
GSM1471490	0.69622262065505
GSM1471491	0.696403049817538
GSM1471492	0.714769494180314
GSM1471493	0.748335338010298
GSM1471494	0.746726430535235
GSM1471495	0.780948083704336
GSM1471496	0.751818173153322
GSM1471497	0.70605818958806
GSM1471498	0.729935595019684
GSM1471499	0.699012831536486
GSM1471500	0.688998744629312
GSM1471501	0.668606829348534
GSM1471502	0.663809251519532
GSM1471503	0.650606787132113
GSM1471504	0.745411010214483
GSM1471505	0.736621909355668
GSM1471506	0.706776689805053
GSM1471507	0.679072519363533
GSM1471508	0.681927612202398
GSM1471509	0.698691780211234
GSM1471510	0.717185728874505
GSM1471511	0.665538433608419
GSM1471512	0.65429076648293
GSM1471513	0.670022173164743
GSM1471514	0.640058977991767
GSM1471515	0.612762219334005
GSM1471516	0.742798374711464
GSM1471517	0.702840423815669
GSM1471518	0.775432210996727
GSM1471519	0.688944935356702
GSM1471520	0.689686294505506
GSM1471521	0.674895011769083
GSM1471522	0.61194312714474
GSM1471523	0.666065148689471
GSM1471524	0.699266784276564
GSM1471525	0.706353768596768
GSM1471526	0.676501629426607
GSM1471527	0.702154752898076
GSM1471528	0.671134562216503
GSM1471529	0.587113959635409
GSM1471530	0.686793796012154
GSM1471531	0.585279897797307
GSM1471532	0.648555859938344
GSM1471533	0.651814206922983
GSM1471534	0.738877850792252
GSM1471535	0.81328073632073
GSM1471536	0.765940778006713
GSM1471537	0.725410335618458
GSM1471538	0.730468806598737
GSM1471539	0.591109359397256
GSM1471540	0.670903367324618
GSM1471541	0.737200740097625
GSM1471542	0.596498690264061
GSM1471543	0.716215862175487
GSM1471544	0.749279659561076
GSM1471545	0.660760818401422
GSM1471546	0.731233968681771
GSM1471547	0.724762246694428
GSM1471548	0.733442076595838
GSM1471549	0.728797747848208
GSM1471550	0.736538486909853
GSM1471551	0.80996206539645
GSM1471552	0.7104928844363
GSM1471553	0.699025053861737
GSM1471554	0.678480914484917
GSM1471555	0.752023849388206
GSM1471556	0.776640682068435
GSM1471557	0.77294871926745
GSM1471558	0.753502160779078
GSM1471559	0.752454569769499
GSM1471560	0.776369290037992
GSM1471561	0.729045511031027
GSM1471562	0.652413374622311
GSM1471563	0.499872889306055
GSM1471564	0.744650679044505
GSM1471565	0.677403094021775
GSM1471566	0.732156286792124
GSM1471567	0.674942229922054
GSM1471568	0.77455722117204
GSM1471569	0.777663922211736
GSM1471570	0.761451195461774
GSM1471571	0.740754843530158
GSM1471572	0.734019363163891
GSM1973130	0.773421144114263
GSM1471573	0.81080706725572
GSM1471574	0.606081761744227
GSM1471575	0.760460422752978
GSM1471576	0.626223494631967
GSM1471577	0.756137000181311
GSM1471578	0.785276541148431
GSM1471579	0.751456731083188
GSM1471580	0.775470841127813
GSM1471581	0.713056921279985
GSM1471582	0.726078840033574
GSM1471583	0.740354598662378
GSM1471584	0.739362916490543
GSM1471585	0.617524895784722
GSM1471586	0.693708550053178
GSM1471587	0.684725109097867
GSM1471588	0.654746552632333
GSM1471589	0.780284089262153
GSM1471590	0.714724660093202
GSM1471591	0.775192266883782
GSM1471592	0.70200550651097
GSM1471593	0.762733475576215
GSM1471594	0.774105644827334
GSM1471595	0.77848774167636
GSM1471596	0.68277766141993
GSM1973131	0.611833050431791
GSM1471597	0.608323902928146
GSM1471598	0.586562007022267
GSM1471599	0.668063158301743
GSM1471600	0.642851587566417
GSM1471601	0.609376535932294
GSM1471602	0.69757425666334
GSM1471603	0.766476851059067
GSM1471604	0.693308839015139
GSM1471605	0.727213446658385
GSM1471606	0.695830148995225
GSM1471607	0.719991583730127
GSM1471608	0.661690791966089
GSM1471609	0.663218594802832
GSM1471610	0.657116903245889
GSM1471611	0.698018241513864
GSM1471612	0.63332090627898
GSM1471613	0.714319391732865
GSM1471614	0.722571398898655
GSM1471615	0.759698699044194
GSM1471616	0.691344604401718
GSM1471617	0.610910144862394
GSM1471618	0.623329410118801
GSM1471619	0.697104695368805
GSM1471620	0.672698330593473
